# Design and assembly of DNA molecules using multi-objective optimisation

**DOI:** 10.1101/761320

**Authors:** Angelo Gaeta, Valentin Zulkower, Giovanni Stracquadanio

**Affiliations:** School of Biological Sciences, The University of Edinburgh, Edinburgh EH9 3BF, United Kingdom; Edinburgh Genome Foundry, School of Biological sciences, The University of Edinburgh, Edinburgh EH9 3BF, United Kingdom

## Abstract

Rapid engineering of biological systems is currently hindered by limited integration of manufacturing constraints into the design process, ultimately limiting the yield of many synthetic biology workflows.

Here we tackle DNA engineering as a multi-objective optimization problem aiming at finding the best tradeoff between design requirements and manufacturing constraints. We developed a new open-source algorithm for DNA engineering, called Multi-Objective Optimisation algorithm for DNA Design and Assembly (MOODA), available as a Python package and web application at http://mooda.stracquadaniolab.org.

Experimental results show that our method provides near optimal constructs and scales linearly with design complexity, effectively paving the way to rational engineering of DNA molecules from genes to genomes.
