## Supplementary Tables for "Design and assembly of DNA molecules using multi-objective optimisation": archive_gc_blocknumber_seq_5_hypervolume.csv

	filename	hypervolume	iterations	normalised_hypervolume	null_point	parameter_setting	population_size	reference_points	run	sequence_id	sequence_length	transcription_units
0	data/processed/gc_blocknumber_17_07_2019/constructs/seq_5/seq_5_1_10_100_0/seq_5_1_10_100_0_mooda_result.csv	7827.741830512975	100	0.9340980704669422	[[0. 4.]]	10_100	10	[209.5 44. ]	0	1	8820	5
1	data/processed/gc_blocknumber_17_07_2019/constructs/seq_5/seq_5_1_10_100_1/seq_5_1_10_100_1_mooda_result.csv	7835.831803729861	100	0.9350634610656159	[[0. 4.]]	10_100	10	[209.5 44. ]	1	1	8820	5
2	data/processed/gc_blocknumber_17_07_2019/constructs/seq_5/seq_5_1_10_100_2/seq_5_1_10_100_2_mooda_result.csv	7833.228315445306	100	0.9347527822727095	[[0. 4.]]	10_100	10	[209.5 44. ]	2	1	8820	5
3	data/processed/gc_blocknumber_17_07_2019/constructs/seq_5/seq_5_1_10_100_3/seq_5_1_10_100_3_mooda_result.csv	8043.707878407375	100	0.9598696752276104	[[0. 4.]]	10_100	10	[209.5 44. ]	3	1	8820	5
4	data/processed/gc_blocknumber_17_07_2019/constructs/seq_5/seq_5_1_10_100_4/seq_5_1_10_100_4_mooda_result.csv	7835.207000892595	100	0.9349889022544863	[[0. 4.]]	10_100	10	[209.5 44. ]	4	1	8820	5
5	data/processed/gc_blocknumber_17_07_2019/constructs/seq_5/seq_5_2_10_100_0/seq_5_2_10_100_0_mooda_result.csv	9156.259819669709	100	0.933502555912699	[[0. 4.]]	10_100	10	[251.5 43. ]	0	2	8691	5
6	data/processed/gc_blocknumber_17_07_2019/constructs/seq_5/seq_5_2_10_100_1/seq_5_2_10_100_1_mooda_result.csv	9163.253729078346	100	0.9342156016800067	[[0. 4.]]	10_100	10	[251.5 43. ]	1	2	8691	5
7	data/processed/gc_blocknumber_17_07_2019/constructs/seq_5/seq_5_2_10_100_2/seq_5_2_10_100_2_mooda_result.csv	9406.400473658498	100	0.9590049929814444	[[0. 4.]]	10_100	10	[251.5 43. ]	2	2	8691	5
8	data/processed/gc_blocknumber_17_07_2019/constructs/seq_5/seq_5_2_10_100_3/seq_5_2_10_100_3_mooda_result.csv	9154.575934754546	100	0.9333308798240859	[[0. 4.]]	10_100	10	[251.5 43. ]	3	2	8691	5
9	data/processed/gc_blocknumber_17_07_2019/constructs/seq_5/seq_5_2_10_100_4/seq_5_2_10_100_4_mooda_result.csv	9171.75230260253	100	0.9350820515473854	[[0. 4.]]	10_100	10	[251.5 43. ]	4	2	8691	5
10	data/processed/gc_blocknumber_17_07_2019/constructs/seq_5/seq_5_3_10_100_0/seq_5_3_10_100_0_mooda_result.csv	9626.277234109775	100	0.938233648548711	[[0. 4.]]	10_100	10	[256.5 44. ]	0	3	8913	5
11	data/processed/gc_blocknumber_17_07_2019/constructs/seq_5/seq_5_3_10_100_1/seq_5_3_10_100_1_mooda_result.csv	9625.693528335656	100	0.9381767571477247	[[0. 4.]]	10_100	10	[256.5 44. ]	1	3	8913	5
12	data/processed/gc_blocknumber_17_07_2019/constructs/seq_5/seq_5_3_10_100_2/seq_5_3_10_100_2_mooda_result.csv	9619.514799015707	100	0.9375745418143965	[[0. 4.]]	10_100	10	[256.5 44. ]	2	3	8913	5
13	data/processed/gc_blocknumber_17_07_2019/constructs/seq_5/seq_5_3_10_100_3/seq_5_3_10_100_3_mooda_result.csv	9625.390850629019	100	0.9381472563965906	[[0. 4.]]	10_100	10	[256.5 44. ]	3	3	8913	5
14	data/processed/gc_blocknumber_17_07_2019/constructs/seq_5/seq_5_3_10_100_4/seq_5_3_10_100_4_mooda_result.csv	9617.01010122443	100	0.937330419222654	[[0. 4.]]	10_100	10	[256.5 44. ]	4	3	8913	5
15	data/processed/gc_blocknumber_17_07_2019/constructs/seq_5/seq_5_4_10_100_0/seq_5_4_10_100_0_mooda_result.csv	7483.947693602475	100	0.9354934617003093	[[0. 4.]]	10_100	10	[200. 44.]	0	4	8954	5
16	data/processed/gc_blocknumber_17_07_2019/constructs/seq_5/seq_5_4_10_100_1/seq_5_4_10_100_1_mooda_result.csv	7487.1897620684485	100	0.935898720258556	[[0. 4.]]	10_100	10	[200. 44.]	1	4	8954	5
17	data/processed/gc_blocknumber_17_07_2019/constructs/seq_5/seq_5_4_10_100_2/seq_5_4_10_100_2_mooda_result.csv	7481.162851631517	100	0.9351453564539396	[[0. 4.]]	10_100	10	[200. 44.]	2	4	8954	5
18	data/processed/gc_blocknumber_17_07_2019/constructs/seq_5/seq_5_4_10_100_3/seq_5_4_10_100_3_mooda_result.csv	7481.87280318637	100	0.9352341003982962	[[0. 4.]]	10_100	10	[200. 44.]	3	4	8954	5
19	data/processed/gc_blocknumber_17_07_2019/constructs/seq_5/seq_5_4_10_100_4/seq_5_4_10_100_4_mooda_result.csv	7684.944764784243	100	0.9606180955980304	[[0. 4.]]	10_100	10	[200. 44.]	4	4	8954	5
20	data/processed/gc_blocknumber_17_07_2019/constructs/seq_5/seq_5_5_10_100_0/seq_5_5_10_100_0_mooda_result.csv	4945.07409946668	100	0.9569567681599769	[[0. 4.]]	10_100	10	[132.5 43. ]	0	5	8695	5
21	data/processed/gc_blocknumber_17_07_2019/constructs/seq_5/seq_5_5_10_100_1/seq_5_5_10_100_1_mooda_result.csv	4821.1456609189845	100	0.9329744868735336	[[0. 4.]]	10_100	10	[132.5 43. ]	1	5	8695	5
22	data/processed/gc_blocknumber_17_07_2019/constructs/seq_5/seq_5_5_10_100_2/seq_5_5_10_100_2_mooda_result.csv	4825.940692152633	100	0.9339024077702242	[[0. 4.]]	10_100	10	[132.5 43. ]	2	5	8695	5
23	data/processed/gc_blocknumber_17_07_2019/constructs/seq_5/seq_5_5_10_100_3/seq_5_5_10_100_3_mooda_result.csv	4820.185188149249	100	0.9327886188968069	[[0. 4.]]	10_100	10	[132.5 43. ]	3	5	8695	5
24	data/processed/gc_blocknumber_17_07_2019/constructs/seq_5/seq_5_5_10_100_4/seq_5_5_10_100_4_mooda_result.csv	4818.6487205332805	100	0.9324912860248245	[[0. 4.]]	10_100	10	[132.5 43. ]	4	5	8695	5
25	data/processed/gc_blocknumber_17_07_2019/constructs/seq_5/seq_5_6_10_100_0/seq_5_6_10_100_0_mooda_result.csv	6751.775357645184	100	0.93774657745072	[[0. 4.]]	10_100	10	[180. 44.]	0	6	8932	5
26	data/processed/gc_blocknumber_17_07_2019/constructs/seq_5/seq_5_6_10_100_1/seq_5_6_10_100_1_mooda_result.csv	6745.818947197093	100	0.9369192982218184	[[0. 4.]]	10_100	10	[180. 44.]	1	6	8932	5
27	data/processed/gc_blocknumber_17_07_2019/constructs/seq_5/seq_5_6_10_100_2/seq_5_6_10_100_2_mooda_result.csv	6748.582794859323	100	0.9373031659526838	[[0. 4.]]	10_100	10	[180. 44.]	2	6	8932	5
28	data/processed/gc_blocknumber_17_07_2019/constructs/seq_5/seq_5_6_10_100_3/seq_5_6_10_100_3_mooda_result.csv	6739.610081569524	100	0.936056955773545	[[0. 4.]]	10_100	10	[180. 44.]	3	6	8932	5
29	data/processed/gc_blocknumber_17_07_2019/constructs/seq_5/seq_5_6_10_100_4/seq_5_6_10_100_4_mooda_result.csv	6743.803773187365	100	0.9366394129426895	[[0. 4.]]	10_100	10	[180. 44.]	4	6	8932	5
30	data/processed/gc_blocknumber_17_07_2019/constructs/seq_5/seq_5_7_10_100_0/seq_5_7_10_100_0_mooda_result.csv	11094.627435378776	100	0.9370462360961804	[[0. 4.]]	10_100	10	[296. 44.]	0	7	8960	5
31	data/processed/gc_blocknumber_17_07_2019/constructs/seq_5/seq_5_7_10_100_1/seq_5_7_10_100_1_mooda_result.csv	11093.073665980142	100	0.9369150055726472	[[0. 4.]]	10_100	10	[296. 44.]	1	7	8960	5
32	data/processed/gc_blocknumber_17_07_2019/constructs/seq_5/seq_5_7_10_100_2/seq_5_7_10_100_2_mooda_result.csv	11110.440768643295	100	0.938381821675954	[[0. 4.]]	10_100	10	[296. 44.]	2	7	8960	5
33	data/processed/gc_blocknumber_17_07_2019/constructs/seq_5/seq_5_7_10_100_3/seq_5_7_10_100_3_mooda_result.csv	11104.874029292761	100	0.9379116578794562	[[0. 4.]]	10_100	10	[296. 44.]	3	7	8960	5
34	data/processed/gc_blocknumber_17_07_2019/constructs/seq_5/seq_5_7_10_100_4/seq_5_7_10_100_4_mooda_result.csv	11089.418009014516	100	0.9366062507613612	[[0. 4.]]	10_100	10	[296. 44.]	4	7	8960	5
35	data/processed/gc_blocknumber_17_07_2019/constructs/seq_5/seq_5_8_10_100_0/seq_5_8_10_100_0_mooda_result.csv	9912.407986332351	100	0.9344276005215263	[[0. 4.]]	10_100	10	[272. 43.]	0	8	8699	5
36	data/processed/gc_blocknumber_17_07_2019/constructs/seq_5/seq_5_8_10_100_1/seq_5_8_10_100_1_mooda_result.csv	10175.381781235978	100	0.9592177395584444	[[0. 4.]]	10_100	10	[272. 43.]	1	8	8699	5
37	data/processed/gc_blocknumber_17_07_2019/constructs/seq_5/seq_5_8_10_100_2/seq_5_8_10_100_2_mooda_result.csv	10179.657015808169	100	0.959620759408764	[[0. 4.]]	10_100	10	[272. 43.]	2	8	8699	5
38	data/processed/gc_blocknumber_17_07_2019/constructs/seq_5/seq_5_8_10_100_3/seq_5_8_10_100_3_mooda_result.csv	10176.19925932939	100	0.9592948019729818	[[0. 4.]]	10_100	10	[272. 43.]	3	8	8699	5
39	data/processed/gc_blocknumber_17_07_2019/constructs/seq_5/seq_5_8_10_100_4/seq_5_8_10_100_4_mooda_result.csv	9909.977924525889	100	0.9341985222969352	[[0. 4.]]	10_100	10	[272. 43.]	4	8	8699	5
40	data/processed/gc_blocknumber_17_07_2019/constructs/seq_5/seq_5_9_10_100_0/seq_5_9_10_100_0_mooda_result.csv	13836.308269992787	100	0.9575631177544405	[[0. 4.]]	10_100	10	[370.5 43. ]	0	9	8678	5
41	data/processed/gc_blocknumber_17_07_2019/constructs/seq_5/seq_5_9_10_100_1/seq_5_9_10_100_1_mooda_result.csv	13840.5254114107	100	0.957854971549929	[[0. 4.]]	10_100	10	[370.5 43. ]	1	9	8678	5
42	data/processed/gc_blocknumber_17_07_2019/constructs/seq_5/seq_5_9_10_100_2/seq_5_9_10_100_2_mooda_result.csv	13845.701609408025	100	0.9582131983395982	[[0. 4.]]	10_100	10	[370.5 43. ]	2	9	8678	5
43	data/processed/gc_blocknumber_17_07_2019/constructs/seq_5/seq_5_9_10_100_3/seq_5_9_10_100_3_mooda_result.csv	13853.676891027913	100	0.9587651400413795	[[0. 4.]]	10_100	10	[370.5 43. ]	3	9	8678	5
44	data/processed/gc_blocknumber_17_07_2019/constructs/seq_5/seq_5_9_10_100_4/seq_5_9_10_100_4_mooda_result.csv	13468.185294086796	100	0.9320865977429528	[[0. 4.]]	10_100	10	[370.5 43. ]	4	9	8678	5
45	data/processed/gc_blocknumber_17_07_2019/constructs/seq_5/seq_5_10_10_100_0/seq_5_10_10_100_0_mooda_result.csv	7681.4521032632465	100	0.9607820016589427	[[0. 4.]]	10_100	10	[205. 43.]	0	10	8765	5
46	data/processed/gc_blocknumber_17_07_2019/constructs/seq_5/seq_5_10_10_100_1/seq_5_10_10_100_1_mooda_result.csv	7681.774916003305	100	0.9608223784869675	[[0. 4.]]	10_100	10	[205. 43.]	1	10	8765	5
47	data/processed/gc_blocknumber_17_07_2019/constructs/seq_5/seq_5_10_10_100_2/seq_5_10_10_100_2_mooda_result.csv	7477.478986466459	100	0.935269416693741	[[0. 4.]]	10_100	10	[205. 43.]	2	10	8765	5
48	data/processed/gc_blocknumber_17_07_2019/constructs/seq_5/seq_5_10_10_100_3/seq_5_10_10_100_3_mooda_result.csv	7487.917421834438	100	0.9365750371275094	[[0. 4.]]	10_100	10	[205. 43.]	3	10	8765	5
49	data/processed/gc_blocknumber_17_07_2019/constructs/seq_5/seq_5_10_10_100_4/seq_5_10_10_100_4_mooda_result.csv	7680.067742413601	100	0.9606088483319076	[[0. 4.]]	10_100	10	[205. 43.]	4	10	8765	5
50	data/processed/gc_blocknumber_17_07_2019/constructs/seq_5/seq_5_1_20_100_0/seq_5_1_20_100_0_mooda_result.csv	8044.538136281237	100	0.9599687513462096	[[0. 4.]]	20_100	20	[209.5 44. ]	0	1	8820	5
51	data/processed/gc_blocknumber_17_07_2019/constructs/seq_5/seq_5_1_20_100_1/seq_5_1_20_100_1_mooda_result.csv	7845.473305199063	100	0.9362139982337785	[[0. 4.]]	20_100	20	[209.5 44. ]	1	1	8820	5
52	data/processed/gc_blocknumber_17_07_2019/constructs/seq_5/seq_5_1_20_100_2/seq_5_1_20_100_2_mooda_result.csv	7841.966624820342	100	0.9357955399546948	[[0. 4.]]	20_100	20	[209.5 44. ]	2	1	8820	5
53	data/processed/gc_blocknumber_17_07_2019/constructs/seq_5/seq_5_1_20_100_3/seq_5_1_20_100_3_mooda_result.csv	7838.0189173803565	100	0.9353244531480139	[[0. 4.]]	20_100	20	[209.5 44. ]	3	1	8820	5
54	data/processed/gc_blocknumber_17_07_2019/constructs/seq_5/seq_5_1_20_100_4/seq_5_1_20_100_4_mooda_result.csv	7840.893752839194	100	0.9356675122719802	[[0. 4.]]	20_100	20	[209.5 44. ]	4	1	8820	5
55	data/processed/gc_blocknumber_17_07_2019/constructs/seq_5/seq_5_2_20_100_0/seq_5_2_20_100_0_mooda_result.csv	9411.143480711911	100	0.959488553877954	[[0. 4.]]	20_100	20	[251.5 43. ]	0	2	8691	5
56	data/processed/gc_blocknumber_17_07_2019/constructs/seq_5/seq_5_2_20_100_1/seq_5_2_20_100_1_mooda_result.csv	9409.3250027791	100	0.9593031557097518	[[0. 4.]]	20_100	20	[251.5 43. ]	1	2	8691	5
57	data/processed/gc_blocknumber_17_07_2019/constructs/seq_5/seq_5_2_20_100_2/seq_5_2_20_100_2_mooda_result.csv	9415.211294598877	100	0.9599032772186245	[[0. 4.]]	20_100	20	[251.5 43. ]	2	2	8691	5
58	data/processed/gc_blocknumber_17_07_2019/constructs/seq_5/seq_5_2_20_100_3/seq_5_2_20_100_3_mooda_result.csv	9157.17489467929	100	0.9335958499953398	[[0. 4.]]	20_100	20	[251.5 43. ]	3	2	8691	5
59	data/processed/gc_blocknumber_17_07_2019/constructs/seq_5/seq_5_2_20_100_4/seq_5_2_20_100_4_mooda_result.csv	9162.016605912882	100	0.9340894740187472	[[0. 4.]]	20_100	20	[251.5 43. ]	4	2	8691	5
60	data/processed/gc_blocknumber_17_07_2019/constructs/seq_5/seq_5_3_20_100_0/seq_5_3_20_100_0_mooda_result.csv	9627.773443343796	100	0.9383794779087521	[[0. 4.]]	20_100	20	[256.5 44. ]	0	3	8913	5
61	data/processed/gc_blocknumber_17_07_2019/constructs/seq_5/seq_5_3_20_100_1/seq_5_3_20_100_1_mooda_result.csv	9873.047076528324	100	0.9622852901099731	[[0. 4.]]	20_100	20	[256.5 44. ]	1	3	8913	5
62	data/processed/gc_blocknumber_17_07_2019/constructs/seq_5/seq_5_3_20_100_2/seq_5_3_20_100_2_mooda_result.csv	9619.68356080862	100	0.9375909903322242	[[0. 4.]]	20_100	20	[256.5 44. ]	2	3	8913	5
63	data/processed/gc_blocknumber_17_07_2019/constructs/seq_5/seq_5_3_20_100_3/seq_5_3_20_100_3_mooda_result.csv	9881.26350520413	100	0.9630861116183362	[[0. 4.]]	20_100	20	[256.5 44. ]	3	3	8913	5
64	data/processed/gc_blocknumber_17_07_2019/constructs/seq_5/seq_5_3_20_100_4/seq_5_3_20_100_4_mooda_result.csv	9621.565852062171	100	0.9377744495187301	[[0. 4.]]	20_100	20	[256.5 44. ]	4	3	8913	5
65	data/processed/gc_blocknumber_17_07_2019/constructs/seq_5/seq_5_4_20_100_0/seq_5_4_20_100_0_mooda_result.csv	7489.303330778846	100	0.9361629163473558	[[0. 4.]]	20_100	20	[200. 44.]	0	4	8954	5
66	data/processed/gc_blocknumber_17_07_2019/constructs/seq_5/seq_5_4_20_100_1/seq_5_4_20_100_1_mooda_result.csv	7494.283650878584	100	0.936785456359823	[[0. 4.]]	20_100	20	[200. 44.]	1	4	8954	5
67	data/processed/gc_blocknumber_17_07_2019/constructs/seq_5/seq_5_4_20_100_2/seq_5_4_20_100_2_mooda_result.csv	7491.53476848632	100	0.93644184606079	[[0. 4.]]	20_100	20	[200. 44.]	2	4	8954	5
68	data/processed/gc_blocknumber_17_07_2019/constructs/seq_5/seq_5_4_20_100_3/seq_5_4_20_100_3_mooda_result.csv	7689.131209142185	100	0.9611414011427731	[[0. 4.]]	20_100	20	[200. 44.]	3	4	8954	5
69	data/processed/gc_blocknumber_17_07_2019/constructs/seq_5/seq_5_4_20_100_4/seq_5_4_20_100_4_mooda_result.csv	7490.855163683935	100	0.9363568954604918	[[0. 4.]]	20_100	20	[200. 44.]	4	4	8954	5
70	data/processed/gc_blocknumber_17_07_2019/constructs/seq_5/seq_5_5_20_100_0/seq_5_5_20_100_0_mooda_result.csv	4829.215478244062	100	0.9345361351222181	[[0. 4.]]	20_100	20	[132.5 43. ]	0	5	8695	5
71	data/processed/gc_blocknumber_17_07_2019/constructs/seq_5/seq_5_5_20_100_1/seq_5_5_20_100_1_mooda_result.csv	4829.612753229307	100	0.9346130146549214	[[0. 4.]]	20_100	20	[132.5 43. ]	1	5	8695	5
72	data/processed/gc_blocknumber_17_07_2019/constructs/seq_5/seq_5_5_20_100_2/seq_5_5_20_100_2_mooda_result.csv	4830.111462771457	100	0.934709523516489	[[0. 4.]]	20_100	20	[132.5 43. ]	2	5	8695	5
73	data/processed/gc_blocknumber_17_07_2019/constructs/seq_5/seq_5_5_20_100_3/seq_5_5_20_100_3_mooda_result.csv	4821.64637808208	100	0.9330713842442342	[[0. 4.]]	20_100	20	[132.5 43. ]	3	5	8695	5
74	data/processed/gc_blocknumber_17_07_2019/constructs/seq_5/seq_5_5_20_100_4/seq_5_5_20_100_4_mooda_result.csv	4957.438998482952	100	0.959349588482429	[[0. 4.]]	20_100	20	[132.5 43. ]	4	5	8695	5
75	data/processed/gc_blocknumber_17_07_2019/constructs/seq_5/seq_5_6_20_100_0/seq_5_6_20_100_0_mooda_result.csv	6914.633191630914	100	0.9603657210598491	[[0. 4.]]	20_100	20	[180. 44.]	0	6	8932	5
76	data/processed/gc_blocknumber_17_07_2019/constructs/seq_5/seq_5_6_20_100_1/seq_5_6_20_100_1_mooda_result.csv	6927.960421835777	100	0.962216725254969	[[0. 4.]]	20_100	20	[180. 44.]	1	6	8932	5
77	data/processed/gc_blocknumber_17_07_2019/constructs/seq_5/seq_5_6_20_100_2/seq_5_6_20_100_2_mooda_result.csv	6750.730668936682	100	0.9376014817967614	[[0. 4.]]	20_100	20	[180. 44.]	2	6	8932	5
78	data/processed/gc_blocknumber_17_07_2019/constructs/seq_5/seq_5_6_20_100_3/seq_5_6_20_100_3_mooda_result.csv	6923.981549547767	100	0.9616641041038565	[[0. 4.]]	20_100	20	[180. 44.]	3	6	8932	5
79	data/processed/gc_blocknumber_17_07_2019/constructs/seq_5/seq_5_6_20_100_4/seq_5_6_20_100_4_mooda_result.csv	6920.483114819439	100	0.9611782103915888	[[0. 4.]]	20_100	20	[180. 44.]	4	6	8932	5
80	data/processed/gc_blocknumber_17_07_2019/constructs/seq_5/seq_5_7_20_100_0/seq_5_7_20_100_0_mooda_result.csv	11101.214639265867	100	0.9376025877758334	[[0. 4.]]	20_100	20	[296. 44.]	0	7	8960	5
81	data/processed/gc_blocknumber_17_07_2019/constructs/seq_5/seq_5_7_20_100_1/seq_5_7_20_100_1_mooda_result.csv	11107.942840053023	100	0.9381708479774513	[[0. 4.]]	20_100	20	[296. 44.]	1	7	8960	5
82	data/processed/gc_blocknumber_17_07_2019/constructs/seq_5/seq_5_7_20_100_2/seq_5_7_20_100_2_mooda_result.csv	11099.926713760893	100	0.9374938102838593	[[0. 4.]]	20_100	20	[296. 44.]	2	7	8960	5
83	data/processed/gc_blocknumber_17_07_2019/constructs/seq_5/seq_5_7_20_100_3/seq_5_7_20_100_3_mooda_result.csv	11088.493531747583	100	0.9365281699111134	[[0. 4.]]	20_100	20	[296. 44.]	3	7	8960	5
84	data/processed/gc_blocknumber_17_07_2019/constructs/seq_5/seq_5_7_20_100_4/seq_5_7_20_100_4_mooda_result.csv	11089.366467746133	100	0.9366018976136936	[[0. 4.]]	20_100	20	[296. 44.]	4	7	8960	5
85	data/processed/gc_blocknumber_17_07_2019/constructs/seq_5/seq_5_8_20_100_0/seq_5_8_20_100_0_mooda_result.csv	10187.306408301167	100	0.9603418559861583	[[0. 4.]]	20_100	20	[272. 43.]	0	8	8699	5
86	data/processed/gc_blocknumber_17_07_2019/constructs/seq_5/seq_5_8_20_100_1/seq_5_8_20_100_1_mooda_result.csv	9904.903613652588	100	0.9337201747410057	[[0. 4.]]	20_100	20	[272. 43.]	1	8	8699	5
87	data/processed/gc_blocknumber_17_07_2019/constructs/seq_5/seq_5_8_20_100_2/seq_5_8_20_100_2_mooda_result.csv	9916.080611180289	100	0.9347738132711434	[[0. 4.]]	20_100	20	[272. 43.]	2	8	8699	5
88	data/processed/gc_blocknumber_17_07_2019/constructs/seq_5/seq_5_8_20_100_3/seq_5_8_20_100_3_mooda_result.csv	10183.169594795172	100	0.9599518848788813	[[0. 4.]]	20_100	20	[272. 43.]	3	8	8699	5
89	data/processed/gc_blocknumber_17_07_2019/constructs/seq_5/seq_5_8_20_100_4/seq_5_8_20_100_4_mooda_result.csv	9913.914193573368	100	0.9345695883836131	[[0. 4.]]	20_100	20	[272. 43.]	4	8	8699	5
90	data/processed/gc_blocknumber_17_07_2019/constructs/seq_5/seq_5_9_20_100_0/seq_5_9_20_100_0_mooda_result.csv	13848.69760114641	100	0.9584205405824707	[[0. 4.]]	20_100	20	[370.5 43. ]	0	9	8678	5
91	data/processed/gc_blocknumber_17_07_2019/constructs/seq_5/seq_5_9_20_100_1/seq_5_9_20_100_1_mooda_result.csv	13480.99739037876	100	0.9329732786863739	[[0. 4.]]	20_100	20	[370.5 43. ]	1	9	8678	5
92	data/processed/gc_blocknumber_17_07_2019/constructs/seq_5/seq_5_9_20_100_2/seq_5_9_20_100_2_mooda_result.csv	13849.52380451529	100	0.9584777192647005	[[0. 4.]]	20_100	20	[370.5 43. ]	2	9	8678	5
93	data/processed/gc_blocknumber_17_07_2019/constructs/seq_5/seq_5_9_20_100_3/seq_5_9_20_100_3_mooda_result.csv	13850.193658825621	100	0.958524077568471	[[0. 4.]]	20_100	20	[370.5 43. ]	3	9	8678	5
94	data/processed/gc_blocknumber_17_07_2019/constructs/seq_5/seq_5_9_20_100_4/seq_5_9_20_100_4_mooda_result.csv	13493.264324389875	100	0.933822230830816	[[0. 4.]]	20_100	20	[370.5 43. ]	4	9	8678	5
95	data/processed/gc_blocknumber_17_07_2019/constructs/seq_5/seq_5_10_20_100_0/seq_5_10_20_100_0_mooda_result.csv	7689.511622246224	100	0.9617900715755127	[[0. 4.]]	20_100	20	[205. 43.]	0	10	8765	5
96	data/processed/gc_blocknumber_17_07_2019/constructs/seq_5/seq_5_10_20_100_1/seq_5_10_20_100_1_mooda_result.csv	7489.897482140062	100	0.9368226994546669	[[0. 4.]]	20_100	20	[205. 43.]	1	10	8765	5
97	data/processed/gc_blocknumber_17_07_2019/constructs/seq_5/seq_5_10_20_100_2/seq_5_10_20_100_2_mooda_result.csv	7688.168276515397	100	0.96162204834464	[[0. 4.]]	20_100	20	[205. 43.]	2	10	8765	5
98	data/processed/gc_blocknumber_17_07_2019/constructs/seq_5/seq_5_10_20_100_3/seq_5_10_20_100_3_mooda_result.csv	7697.928856789296	100	0.9628428839011002	[[0. 4.]]	20_100	20	[205. 43.]	3	10	8765	5
99	data/processed/gc_blocknumber_17_07_2019/constructs/seq_5/seq_5_10_20_100_4/seq_5_10_20_100_4_mooda_result.csv	7483.6461330146385	100	0.936040792121906	[[0. 4.]]	20_100	20	[205. 43.]	4	10	8765	5
100	data/processed/gc_blocknumber_17_07_2019/constructs/seq_5/seq_5_1_10_200_0/seq_5_1_10_200_0_mooda_result.csv	8055.308143703309	200	0.9612539550958602	[[0. 4.]]	10_200	10	[209.5 44. ]	0	1	8820	5
101	data/processed/gc_blocknumber_17_07_2019/constructs/seq_5/seq_5_1_10_200_1/seq_5_1_10_200_1_mooda_result.csv	7850.791326144344	200	0.9368486069384658	[[0. 4.]]	10_200	10	[209.5 44. ]	1	1	8820	5
102	data/processed/gc_blocknumber_17_07_2019/constructs/seq_5/seq_5_1_10_200_2/seq_5_1_10_200_2_mooda_result.csv	7848.282687984523	200	0.9365492467761961	[[0. 4.]]	10_200	10	[209.5 44. ]	2	1	8820	5
103	data/processed/gc_blocknumber_17_07_2019/constructs/seq_5/seq_5_1_10_200_3/seq_5_1_10_200_3_mooda_result.csv	7844.626435288632	200	0.9361129397719131	[[0. 4.]]	10_200	10	[209.5 44. ]	3	1	8820	5
104	data/processed/gc_blocknumber_17_07_2019/constructs/seq_5/seq_5_1_10_200_4/seq_5_1_10_200_4_mooda_result.csv	7837.266131459631	200	0.9352346218925573	[[0. 4.]]	10_200	10	[209.5 44. ]	4	1	8820	5
105	data/processed/gc_blocknumber_17_07_2019/constructs/seq_5/seq_5_2_10_200_0/seq_5_2_10_200_0_mooda_result.csv	9404.473987418824	200	0.9588085831084083	[[0. 4.]]	10_200	10	[251.5 43. ]	0	2	8691	5
106	data/processed/gc_blocknumber_17_07_2019/constructs/seq_5/seq_5_2_10_200_1/seq_5_2_10_200_1_mooda_result.csv	9171.980122722229	200	0.9351052783526766	[[0. 4.]]	10_200	10	[251.5 43. ]	1	2	8691	5
107	data/processed/gc_blocknumber_17_07_2019/constructs/seq_5/seq_5_2_10_200_2/seq_5_2_10_200_2_mooda_result.csv	9160.50871640298	200	0.9339357410820186	[[0. 4.]]	10_200	10	[251.5 43. ]	2	2	8691	5
108	data/processed/gc_blocknumber_17_07_2019/constructs/seq_5/seq_5_2_10_200_3/seq_5_2_10_200_3_mooda_result.csv	9163.136945450966	200	0.9342036953102886	[[0. 4.]]	10_200	10	[251.5 43. ]	3	2	8691	5
109	data/processed/gc_blocknumber_17_07_2019/constructs/seq_5/seq_5_2_10_200_4/seq_5_2_10_200_4_mooda_result.csv	9422.544518775112	200	0.9606509169368519	[[0. 4.]]	10_200	10	[251.5 43. ]	4	2	8691	5
110	data/processed/gc_blocknumber_17_07_2019/constructs/seq_5/seq_5_3_10_200_0/seq_5_3_10_200_0_mooda_result.csv	9621.572776754367	200	0.9377751244399968	[[0. 4.]]	10_200	10	[256.5 44. ]	0	3	8913	5
111	data/processed/gc_blocknumber_17_07_2019/constructs/seq_5/seq_5_3_10_200_1/seq_5_3_10_200_1_mooda_result.csv	9614.69510312156	200	0.9371047858792942	[[0. 4.]]	10_200	10	[256.5 44. ]	1	3	8913	5
112	data/processed/gc_blocknumber_17_07_2019/constructs/seq_5/seq_5_3_10_200_2/seq_5_3_10_200_2_mooda_result.csv	9885.343707548916	200	0.9634837921587638	[[0. 4.]]	10_200	10	[256.5 44. ]	2	3	8913	5
113	data/processed/gc_blocknumber_17_07_2019/constructs/seq_5/seq_5_3_10_200_3/seq_5_3_10_200_3_mooda_result.csv	9623.527762620799	200	0.9379656688714229	[[0. 4.]]	10_200	10	[256.5 44. ]	3	3	8913	5
114	data/processed/gc_blocknumber_17_07_2019/constructs/seq_5/seq_5_3_10_200_4/seq_5_3_10_200_4_mooda_result.csv	9628.509210365817	200	0.9384511900941342	[[0. 4.]]	10_200	10	[256.5 44. ]	4	3	8913	5
115	data/processed/gc_blocknumber_17_07_2019/constructs/seq_5/seq_5_4_10_200_0/seq_5_4_10_200_0_mooda_result.csv	7489.18087155494	200	0.9361476089443674	[[0. 4.]]	10_200	10	[200. 44.]	0	4	8954	5
116	data/processed/gc_blocknumber_17_07_2019/constructs/seq_5/seq_5_4_10_200_1/seq_5_4_10_200_1_mooda_result.csv	7503.097793016706	200	0.9378872241270882	[[0. 4.]]	10_200	10	[200. 44.]	1	4	8954	5
117	data/processed/gc_blocknumber_17_07_2019/constructs/seq_5/seq_5_4_10_200_2/seq_5_4_10_200_2_mooda_result.csv	7495.2487335263795	200	0.9369060916907974	[[0. 4.]]	10_200	10	[200. 44.]	2	4	8954	5
118	data/processed/gc_blocknumber_17_07_2019/constructs/seq_5/seq_5_4_10_200_3/seq_5_4_10_200_3_mooda_result.csv	7490.498489926777	200	0.9363123112408471	[[0. 4.]]	10_200	10	[200. 44.]	3	4	8954	5
119	data/processed/gc_blocknumber_17_07_2019/constructs/seq_5/seq_5_4_10_200_4/seq_5_4_10_200_4_mooda_result.csv	7483.8654950162645	200	0.935483186877033	[[0. 4.]]	10_200	10	[200. 44.]	4	4	8954	5
120	data/processed/gc_blocknumber_17_07_2019/constructs/seq_5/seq_5_5_10_200_0/seq_5_5_10_200_0_mooda_result.csv	4833.145371476189	200	0.9352966369571726	[[0. 4.]]	10_200	10	[132.5 43. ]	0	5	8695	5
121	data/processed/gc_blocknumber_17_07_2019/constructs/seq_5/seq_5_5_10_200_1/seq_5_5_10_200_1_mooda_result.csv	4828.345680207431	200	0.9343678142636537	[[0. 4.]]	10_200	10	[132.5 43. ]	1	5	8695	5
122	data/processed/gc_blocknumber_17_07_2019/constructs/seq_5/seq_5_5_10_200_2/seq_5_5_10_200_2_mooda_result.csv	4830.128870104805	200	0.9347128921344567	[[0. 4.]]	10_200	10	[132.5 43. ]	2	5	8695	5
123	data/processed/gc_blocknumber_17_07_2019/constructs/seq_5/seq_5_5_10_200_3/seq_5_5_10_200_3_mooda_result.csv	4824.628432853411	200	0.9336484630582315	[[0. 4.]]	10_200	10	[132.5 43. ]	3	5	8695	5
124	data/processed/gc_blocknumber_17_07_2019/constructs/seq_5/seq_5_5_10_200_4/seq_5_5_10_200_4_mooda_result.csv	4834.935609652138	200	0.9356430787909313	[[0. 4.]]	10_200	10	[132.5 43. ]	4	5	8695	5
125	data/processed/gc_blocknumber_17_07_2019/constructs/seq_5/seq_5_6_10_200_0/seq_5_6_10_200_0_mooda_result.csv	6916.506947023626	200	0.9606259648643924	[[0. 4.]]	10_200	10	[180. 44.]	0	6	8932	5
126	data/processed/gc_blocknumber_17_07_2019/constructs/seq_5/seq_5_6_10_200_1/seq_5_6_10_200_1_mooda_result.csv	6928.643914088247	200	0.9623116547344787	[[0. 4.]]	10_200	10	[180. 44.]	1	6	8932	5
127	data/processed/gc_blocknumber_17_07_2019/constructs/seq_5/seq_5_6_10_200_2/seq_5_6_10_200_2_mooda_result.csv	6748.352779831042	200	0.9372712194209781	[[0. 4.]]	10_200	10	[180. 44.]	2	6	8932	5
128	data/processed/gc_blocknumber_17_07_2019/constructs/seq_5/seq_5_6_10_200_3/seq_5_6_10_200_3_mooda_result.csv	6920.956463002283	200	0.9612439531947615	[[0. 4.]]	10_200	10	[180. 44.]	3	6	8932	5
129	data/processed/gc_blocknumber_17_07_2019/constructs/seq_5/seq_5_6_10_200_4/seq_5_6_10_200_4_mooda_result.csv	6751.394289149646	200	0.9376936512707842	[[0. 4.]]	10_200	10	[180. 44.]	4	6	8932	5
130	data/processed/gc_blocknumber_17_07_2019/constructs/seq_5/seq_5_7_10_200_0/seq_5_7_10_200_0_mooda_result.csv	11104.902147381235	200	0.9379140327180098	[[0. 4.]]	10_200	10	[296. 44.]	0	7	8960	5
131	data/processed/gc_blocknumber_17_07_2019/constructs/seq_5/seq_5_7_10_200_1/seq_5_7_10_200_1_mooda_result.csv	11093.846583134473	200	0.9369802857377089	[[0. 4.]]	10_200	10	[296. 44.]	1	7	8960	5
132	data/processed/gc_blocknumber_17_07_2019/constructs/seq_5/seq_5_7_10_200_2/seq_5_7_10_200_2_mooda_result.csv	11093.743365862412	200	0.9369715680627038	[[0. 4.]]	10_200	10	[296. 44.]	2	7	8960	5
133	data/processed/gc_blocknumber_17_07_2019/constructs/seq_5/seq_5_7_10_200_3/seq_5_7_10_200_3_mooda_result.csv	11101.326050174457	200	0.9376119974809508	[[0. 4.]]	10_200	10	[296. 44.]	3	7	8960	5
134	data/processed/gc_blocknumber_17_07_2019/constructs/seq_5/seq_5_7_10_200_4/seq_5_7_10_200_4_mooda_result.csv	11096.735187195894	200	0.937224255675329	[[0. 4.]]	10_200	10	[296. 44.]	4	7	8960	5
135	data/processed/gc_blocknumber_17_07_2019/constructs/seq_5/seq_5_8_10_200_0/seq_5_8_10_200_0_mooda_result.csv	10179.409933017021	200	0.9595974672904432	[[0. 4.]]	10_200	10	[272. 43.]	0	8	8699	5
136	data/processed/gc_blocknumber_17_07_2019/constructs/seq_5/seq_5_8_10_200_1/seq_5_8_10_200_1_mooda_result.csv	10174.213200500446	200	0.9591075792326966	[[0. 4.]]	10_200	10	[272. 43.]	1	8	8699	5
137	data/processed/gc_blocknumber_17_07_2019/constructs/seq_5/seq_5_8_10_200_2/seq_5_8_10_200_2_mooda_result.csv	10185.702046175424	200	0.9601906152126154	[[0. 4.]]	10_200	10	[272. 43.]	2	8	8699	5
138	data/processed/gc_blocknumber_17_07_2019/constructs/seq_5/seq_5_8_10_200_3/seq_5_8_10_200_3_mooda_result.csv	10189.430374779802	200	0.9605420790704942	[[0. 4.]]	10_200	10	[272. 43.]	3	8	8699	5
139	data/processed/gc_blocknumber_17_07_2019/constructs/seq_5/seq_5_8_10_200_4/seq_5_8_10_200_4_mooda_result.csv	10172.793449086803	200	0.9589737414297514	[[0. 4.]]	10_200	10	[272. 43.]	4	8	8699	5
140	data/processed/gc_blocknumber_17_07_2019/constructs/seq_5/seq_5_9_10_200_0/seq_5_9_10_200_0_mooda_result.csv	13500.610280203615	200	0.9343306190666538	[[0. 4.]]	10_200	10	[370.5 43. ]	0	9	8678	5
141	data/processed/gc_blocknumber_17_07_2019/constructs/seq_5/seq_5_9_10_200_1/seq_5_9_10_200_1_mooda_result.csv	13864.18896854645	200	0.9594926446275961	[[0. 4.]]	10_200	10	[370.5 43. ]	1	9	8678	5
142	data/processed/gc_blocknumber_17_07_2019/constructs/seq_5/seq_5_9_10_200_2/seq_5_9_10_200_2_mooda_result.csv	13489.690438532416	200	0.9335748945314659	[[0. 4.]]	10_200	10	[370.5 43. ]	2	9	8678	5
143	data/processed/gc_blocknumber_17_07_2019/constructs/seq_5/seq_5_9_10_200_3/seq_5_9_10_200_3_mooda_result.csv	13853.38836885894	200	0.9587451724183493	[[0. 4.]]	10_200	10	[370.5 43. ]	3	9	8678	5
144	data/processed/gc_blocknumber_17_07_2019/constructs/seq_5/seq_5_9_10_200_4/seq_5_9_10_200_4_mooda_result.csv	13499.973428992762	200	0.9342865447934365	[[0. 4.]]	10_200	10	[370.5 43. ]	4	9	8678	5
145	data/processed/gc_blocknumber_17_07_2019/constructs/seq_5/seq_5_10_10_200_0/seq_5_10_10_200_0_mooda_result.csv	7495.688455485188	200	0.9375470238255394	[[0. 4.]]	10_200	10	[205. 43.]	0	10	8765	5
146	data/processed/gc_blocknumber_17_07_2019/constructs/seq_5/seq_5_10_10_200_1/seq_5_10_10_200_1_mooda_result.csv	7486.953407127038	200	0.936454459928335	[[0. 4.]]	10_200	10	[205. 43.]	1	10	8765	5
147	data/processed/gc_blocknumber_17_07_2019/constructs/seq_5/seq_5_10_10_200_2/seq_5_10_10_200_2_mooda_result.csv	7491.210685427665	200	0.9369869525237855	[[0. 4.]]	10_200	10	[205. 43.]	2	10	8765	5
148	data/processed/gc_blocknumber_17_07_2019/constructs/seq_5/seq_5_10_10_200_3/seq_5_10_10_200_3_mooda_result.csv	7492.0032650101575	200	0.9370860869306014	[[0. 4.]]	10_200	10	[205. 43.]	3	10	8765	5
149	data/processed/gc_blocknumber_17_07_2019/constructs/seq_5/seq_5_10_10_200_4/seq_5_10_10_200_4_mooda_result.csv	7688.892116389538	200	0.9617125849142637	[[0. 4.]]	10_200	10	[205. 43.]	4	10	8765	5
150	data/processed/gc_blocknumber_17_07_2019/constructs/seq_5/seq_5_1_20_200_0/seq_5_1_20_200_0_mooda_result.csv	7844.222712688643	200	0.9360647628506734	[[0. 4.]]	20_200	20	[209.5 44. ]	0	1	8820	5
151	data/processed/gc_blocknumber_17_07_2019/constructs/seq_5/seq_5_1_20_200_1/seq_5_1_20_200_1_mooda_result.csv	7847.94929539308	200	0.9365094624574082	[[0. 4.]]	20_200	20	[209.5 44. ]	1	1	8820	5
152	data/processed/gc_blocknumber_17_07_2019/constructs/seq_5/seq_5_1_20_200_2/seq_5_1_20_200_2_mooda_result.csv	7852.9634277171945	200	0.9371078076034838	[[0. 4.]]	20_200	20	[209.5 44. ]	2	1	8820	5
153	data/processed/gc_blocknumber_17_07_2019/constructs/seq_5/seq_5_1_20_200_3/seq_5_1_20_200_3_mooda_result.csv	7845.562767456299	200	0.9362246739207994	[[0. 4.]]	20_200	20	[209.5 44. ]	3	1	8820	5
154	data/processed/gc_blocknumber_17_07_2019/constructs/seq_5/seq_5_1_20_200_4/seq_5_1_20_200_4_mooda_result.csv	7853.189879779142	200	0.9371348305225706	[[0. 4.]]	20_200	20	[209.5 44. ]	4	1	8820	5
155	data/processed/gc_blocknumber_17_07_2019/constructs/seq_5/seq_5_2_20_200_0/seq_5_2_20_200_0_mooda_result.csv	9164.103886397981	200	0.9343022772491187	[[0. 4.]]	20_200	20	[251.5 43. ]	0	2	8691	5
156	data/processed/gc_blocknumber_17_07_2019/constructs/seq_5/seq_5_2_20_200_1/seq_5_2_20_200_1_mooda_result.csv	9172.026463310624	200	0.9351100028863357	[[0. 4.]]	20_200	20	[251.5 43. ]	1	2	8691	5
157	data/processed/gc_blocknumber_17_07_2019/constructs/seq_5/seq_5_2_20_200_2/seq_5_2_20_200_2_mooda_result.csv	9165.986796602769	200	0.9344942444413283	[[0. 4.]]	20_200	20	[251.5 43. ]	2	2	8691	5
158	data/processed/gc_blocknumber_17_07_2019/constructs/seq_5/seq_5_2_20_200_3/seq_5_2_20_200_3_mooda_result.csv	9185.983627519263	200	0.9365329691103903	[[0. 4.]]	20_200	20	[251.5 43. ]	3	2	8691	5
159	data/processed/gc_blocknumber_17_07_2019/constructs/seq_5/seq_5_2_20_200_4/seq_5_2_20_200_4_mooda_result.csv	9170.618210867724	200	0.9349664281865447	[[0. 4.]]	20_200	20	[251.5 43. ]	4	2	8691	5
160	data/processed/gc_blocknumber_17_07_2019/constructs/seq_5/seq_5_3_20_200_0/seq_5_3_20_200_0_mooda_result.csv	9624.371162166643	200	0.938047871556203	[[0. 4.]]	20_200	20	[256.5 44. ]	0	3	8913	5
161	data/processed/gc_blocknumber_17_07_2019/constructs/seq_5/seq_5_3_20_200_1/seq_5_3_20_200_1_mooda_result.csv	9624.251626387913	200	0.9380362208955081	[[0. 4.]]	20_200	20	[256.5 44. ]	1	3	8913	5
162	data/processed/gc_blocknumber_17_07_2019/constructs/seq_5/seq_5_3_20_200_2/seq_5_3_20_200_2_mooda_result.csv	9626.101102071954	200	0.9382164816834263	[[0. 4.]]	20_200	20	[256.5 44. ]	2	3	8913	5
163	data/processed/gc_blocknumber_17_07_2019/constructs/seq_5/seq_5_3_20_200_3/seq_5_3_20_200_3_mooda_result.csv	9622.47580302504	200	0.9378631386963976	[[0. 4.]]	20_200	20	[256.5 44. ]	3	3	8913	5
164	data/processed/gc_blocknumber_17_07_2019/constructs/seq_5/seq_5_3_20_200_4/seq_5_3_20_200_4_mooda_result.csv	9880.582307995102	200	0.9630197181281777	[[0. 4.]]	20_200	20	[256.5 44. ]	4	3	8913	5
165	data/processed/gc_blocknumber_17_07_2019/constructs/seq_5/seq_5_4_20_200_0/seq_5_4_20_200_0_mooda_result.csv	7697.246027543823	200	0.9621557534429779	[[0. 4.]]	20_200	20	[200. 44.]	0	4	8954	5
166	data/processed/gc_blocknumber_17_07_2019/constructs/seq_5/seq_5_4_20_200_1/seq_5_4_20_200_1_mooda_result.csv	7490.537488285209	200	0.9363171860356512	[[0. 4.]]	20_200	20	[200. 44.]	1	4	8954	5
167	data/processed/gc_blocknumber_17_07_2019/constructs/seq_5/seq_5_4_20_200_2/seq_5_4_20_200_2_mooda_result.csv	7488.994236262829	200	0.9361242795328536	[[0. 4.]]	20_200	20	[200. 44.]	2	4	8954	5
168	data/processed/gc_blocknumber_17_07_2019/constructs/seq_5/seq_5_4_20_200_3/seq_5_4_20_200_3_mooda_result.csv	7491.688007001034	200	0.9364610008751292	[[0. 4.]]	20_200	20	[200. 44.]	3	4	8954	5
169	data/processed/gc_blocknumber_17_07_2019/constructs/seq_5/seq_5_4_20_200_4/seq_5_4_20_200_4_mooda_result.csv	7501.137223387975	200	0.9376421529234968	[[0. 4.]]	20_200	20	[200. 44.]	4	4	8954	5
170	data/processed/gc_blocknumber_17_07_2019/constructs/seq_5/seq_5_5_20_200_0/seq_5_5_20_200_0_mooda_result.csv	4963.016901796579	200	0.9604290085721489	[[0. 4.]]	20_200	20	[132.5 43. ]	0	5	8695	5
171	data/processed/gc_blocknumber_17_07_2019/constructs/seq_5/seq_5_5_20_200_1/seq_5_5_20_200_1_mooda_result.csv	4833.550671913613	200	0.9353750695527069	[[0. 4.]]	20_200	20	[132.5 43. ]	1	5	8695	5
172	data/processed/gc_blocknumber_17_07_2019/constructs/seq_5/seq_5_5_20_200_2/seq_5_5_20_200_2_mooda_result.csv	4832.8264635633695	200	0.9352349227989104	[[0. 4.]]	20_200	20	[132.5 43. ]	2	5	8695	5
173	data/processed/gc_blocknumber_17_07_2019/constructs/seq_5/seq_5_5_20_200_3/seq_5_5_20_200_3_mooda_result.csv	4836.1133214761785	200	0.9358709862556708	[[0. 4.]]	20_200	20	[132.5 43. ]	3	5	8695	5
174	data/processed/gc_blocknumber_17_07_2019/constructs/seq_5/seq_5_5_20_200_4/seq_5_5_20_200_4_mooda_result.csv	4833.646067204969	200	0.935393530179965	[[0. 4.]]	20_200	20	[132.5 43. ]	4	5	8695	5
175	data/processed/gc_blocknumber_17_07_2019/constructs/seq_5/seq_5_6_20_200_0/seq_5_6_20_200_0_mooda_result.csv	6754.609990312888	200	0.9381402764323455	[[0. 4.]]	20_200	20	[180. 44.]	0	6	8932	5
176	data/processed/gc_blocknumber_17_07_2019/constructs/seq_5/seq_5_6_20_200_1/seq_5_6_20_200_1_mooda_result.csv	6759.98648166293	200	0.9388870113420735	[[0. 4.]]	20_200	20	[180. 44.]	1	6	8932	5
177	data/processed/gc_blocknumber_17_07_2019/constructs/seq_5/seq_5_6_20_200_2/seq_5_6_20_200_2_mooda_result.csv	6753.745535772688	200	0.9380202133017622	[[0. 4.]]	20_200	20	[180. 44.]	2	6	8932	5
178	data/processed/gc_blocknumber_17_07_2019/constructs/seq_5/seq_5_6_20_200_3/seq_5_6_20_200_3_mooda_result.csv	6748.319053616801	200	0.9372665352245557	[[0. 4.]]	20_200	20	[180. 44.]	3	6	8932	5
179	data/processed/gc_blocknumber_17_07_2019/constructs/seq_5/seq_5_6_20_200_4/seq_5_6_20_200_4_mooda_result.csv	6751.668470596955	200	0.9377317320273548	[[0. 4.]]	20_200	20	[180. 44.]	4	6	8932	5
180	data/processed/gc_blocknumber_17_07_2019/constructs/seq_5/seq_5_7_20_200_0/seq_5_7_20_200_0_mooda_result.csv	11105.129467298504	200	0.9379332320353466	[[0. 4.]]	20_200	20	[296. 44.]	0	7	8960	5
181	data/processed/gc_blocknumber_17_07_2019/constructs/seq_5/seq_5_7_20_200_1/seq_5_7_20_200_1_mooda_result.csv	11104.187890611554	200	0.9378537069773273	[[0. 4.]]	20_200	20	[296. 44.]	1	7	8960	5
182	data/processed/gc_blocknumber_17_07_2019/constructs/seq_5/seq_5_7_20_200_2/seq_5_7_20_200_2_mooda_result.csv	11387.86649953988	200	0.961813048947625	[[0. 4.]]	20_200	20	[296. 44.]	2	7	8960	5
183	data/processed/gc_blocknumber_17_07_2019/constructs/seq_5/seq_5_7_20_200_3/seq_5_7_20_200_3_mooda_result.csv	11106.660921616258	200	0.938062577839211	[[0. 4.]]	20_200	20	[296. 44.]	3	7	8960	5
184	data/processed/gc_blocknumber_17_07_2019/constructs/seq_5/seq_5_7_20_200_4/seq_5_7_20_200_4_mooda_result.csv	11391.213257000787	200	0.9620957142737151	[[0. 4.]]	20_200	20	[296. 44.]	4	7	8960	5
185	data/processed/gc_blocknumber_17_07_2019/constructs/seq_5/seq_5_8_20_200_0/seq_5_8_20_200_0_mooda_result.csv	9923.113061257118	200	0.9354367516268022	[[0. 4.]]	20_200	20	[272. 43.]	0	8	8699	5
186	data/processed/gc_blocknumber_17_07_2019/constructs/seq_5/seq_5_8_20_200_1/seq_5_8_20_200_1_mooda_result.csv	9925.452798190243	200	0.9356573150631827	[[0. 4.]]	20_200	20	[272. 43.]	1	8	8699	5
187	data/processed/gc_blocknumber_17_07_2019/constructs/seq_5/seq_5_8_20_200_2/seq_5_8_20_200_2_mooda_result.csv	10179.749378135079	200	0.959629466264619	[[0. 4.]]	20_200	20	[272. 43.]	2	8	8699	5
188	data/processed/gc_blocknumber_17_07_2019/constructs/seq_5/seq_5_8_20_200_3/seq_5_8_20_200_3_mooda_result.csv	10184.87765880381	200	0.9601129014709475	[[0. 4.]]	20_200	20	[272. 43.]	3	8	8699	5
189	data/processed/gc_blocknumber_17_07_2019/constructs/seq_5/seq_5_8_20_200_4/seq_5_8_20_200_4_mooda_result.csv	10188.515351244516	200	0.96045582119575	[[0. 4.]]	20_200	20	[272. 43.]	4	8	8699	5
190	data/processed/gc_blocknumber_17_07_2019/constructs/seq_5/seq_5_9_20_200_0/seq_5_9_20_200_0_mooda_result.csv	13490.123161102256	200	0.9336048417663072	[[0. 4.]]	20_200	20	[370.5 43. ]	0	9	8678	5
191	data/processed/gc_blocknumber_17_07_2019/constructs/seq_5/seq_5_9_20_200_1/seq_5_9_20_200_1_mooda_result.csv	13857.647567932245	200	0.9590399368789401	[[0. 4.]]	20_200	20	[370.5 43. ]	1	9	8678	5
192	data/processed/gc_blocknumber_17_07_2019/constructs/seq_5/seq_5_9_20_200_2/seq_5_9_20_200_2_mooda_result.csv	13864.857365288583	200	0.9595389020581047	[[0. 4.]]	20_200	20	[370.5 43. ]	2	9	8678	5
193	data/processed/gc_blocknumber_17_07_2019/constructs/seq_5/seq_5_9_20_200_3/seq_5_9_20_200_3_mooda_result.csv	13865.750122308626	200	0.9596006866887177	[[0. 4.]]	20_200	20	[370.5 43. ]	3	9	8678	5
194	data/processed/gc_blocknumber_17_07_2019/constructs/seq_5/seq_5_9_20_200_4/seq_5_9_20_200_4_mooda_result.csv	13489.59065012255	200	0.9335679885201945	[[0. 4.]]	20_200	20	[370.5 43. ]	4	9	8678	5
195	data/processed/gc_blocknumber_17_07_2019/constructs/seq_5/seq_5_10_20_200_0/seq_5_10_20_200_0_mooda_result.csv	7696.479072504122	200	0.9626615475302216	[[0. 4.]]	20_200	20	[205. 43.]	0	10	8765	5
196	data/processed/gc_blocknumber_17_07_2019/constructs/seq_5/seq_5_10_20_200_1/seq_5_10_20_200_1_mooda_result.csv	7494.061665309562	200	0.937343547881121	[[0. 4.]]	20_200	20	[205. 43.]	1	10	8765	5
197	data/processed/gc_blocknumber_17_07_2019/constructs/seq_5/seq_5_10_20_200_2/seq_5_10_20_200_2_mooda_result.csv	7489.482641709545	200	0.9367708119711751	[[0. 4.]]	20_200	20	[205. 43.]	2	10	8765	5
198	data/processed/gc_blocknumber_17_07_2019/constructs/seq_5/seq_5_10_20_200_3/seq_5_10_20_200_3_mooda_result.csv	7494.683241496972	200	0.9374212934955563	[[0. 4.]]	20_200	20	[205. 43.]	3	10	8765	5
199	data/processed/gc_blocknumber_17_07_2019/constructs/seq_5/seq_5_10_20_200_4/seq_5_10_20_200_4_mooda_result.csv	7699.322558516753	200	0.9630172055680741	[[0. 4.]]	20_200	20	[205. 43.]	4	10	8765	5
