## Supplementary Tables for "Design and assembly of DNA molecules using multi-objective optimisation": archive_gc_blocknumber_seq_10_hypervolume.csv

	filename	hypervolume	iterations	normalised_hypervolume	null_point	parameter_setting	population_size	reference_points	run	sequence_id	sequence_length	transcription_units
0	data/processed/gc_blocknumber_17_07_2019/constructs/seq_10/seq_10_1_10_100_0/seq_10_1_10_100_0_mooda_result.csv	39472.87563673846	100	0.954453970639161	[[0. 8.]]	10_100	10	[523.5 87. ]	0	1	17504	10
1	data/processed/gc_blocknumber_17_07_2019/constructs/seq_10/seq_10_1_10_100_1/seq_10_1_10_100_1_mooda_result.csv	38968.95550688323	100	0.9422691839706752	[[0. 8.]]	10_100	10	[523.5 87. ]	1	1	17504	10
2	data/processed/gc_blocknumber_17_07_2019/constructs/seq_10/seq_10_1_10_100_2/seq_10_1_10_100_2_mooda_result.csv	39470.32750848455	100	0.9543923569084558	[[0. 8.]]	10_100	10	[523.5 87. ]	2	1	17504	10
3	data/processed/gc_blocknumber_17_07_2019/constructs/seq_10/seq_10_1_10_100_3/seq_10_1_10_100_3_mooda_result.csv	38964.720879080436	100	0.9421667906878105	[[0. 8.]]	10_100	10	[523.5 87. ]	3	1	17504	10
4	data/processed/gc_blocknumber_17_07_2019/constructs/seq_10/seq_10_1_10_100_4/seq_10_1_10_100_4_mooda_result.csv	38962.63791604999	100	0.9421164246502967	[[0. 8.]]	10_100	10	[523.5 87. ]	4	1	17504	10
5	data/processed/gc_blocknumber_17_07_2019/constructs/seq_10/seq_10_2_10_100_0/seq_10_2_10_100_0_mooda_result.csv	52832.43822334583	100	0.9419225926786563	[[0. 8.]]	10_100	10	[710. 87.]	0	2	17512	10
6	data/processed/gc_blocknumber_17_07_2019/constructs/seq_10/seq_10_2_10_100_1/seq_10_2_10_100_1_mooda_result.csv	53543.662035464215	100	0.9546026392487825	[[0. 8.]]	10_100	10	[710. 87.]	1	2	17512	10
7	data/processed/gc_blocknumber_17_07_2019/constructs/seq_10/seq_10_2_10_100_2/seq_10_2_10_100_2_mooda_result.csv	53494.07803140332	100	0.9537186313318473	[[0. 8.]]	10_100	10	[710. 87.]	2	2	17512	10
8	data/processed/gc_blocknumber_17_07_2019/constructs/seq_10/seq_10_2_10_100_3/seq_10_2_10_100_3_mooda_result.csv	52784.965132663354	100	0.9410762191596248	[[0. 8.]]	10_100	10	[710. 87.]	3	2	17512	10
9	data/processed/gc_blocknumber_17_07_2019/constructs/seq_10/seq_10_2_10_100_4/seq_10_2_10_100_4_mooda_result.csv	52796.48784088082	100	0.9412816516470105	[[0. 8.]]	10_100	10	[710. 87.]	4	2	17512	10
10	data/processed/gc_blocknumber_17_07_2019/constructs/seq_10/seq_10_3_10_100_0/seq_10_3_10_100_0_mooda_result.csv	32618.6723915512	100	0.9416068123941285	[[0. 8.]]	10_100	10	[438.5 87. ]	0	3	17408	10
11	data/processed/gc_blocknumber_17_07_2019/constructs/seq_10/seq_10_3_10_100_1/seq_10_3_10_100_1_mooda_result.csv	33064.94732319981	100	0.954489480051378	[[0. 8.]]	10_100	10	[438.5 87. ]	1	3	17408	10
12	data/processed/gc_blocknumber_17_07_2019/constructs/seq_10/seq_10_3_10_100_2/seq_10_3_10_100_2_mooda_result.csv	32183.617571755378	100	0.9290480369428396	[[0. 8.]]	10_100	10	[438.5 87. ]	2	3	17408	10
13	data/processed/gc_blocknumber_17_07_2019/constructs/seq_10/seq_10_3_10_100_3/seq_10_3_10_100_3_mooda_result.csv	33061.9252487785	100	0.9544022414958503	[[0. 8.]]	10_100	10	[438.5 87. ]	3	3	17408	10
14	data/processed/gc_blocknumber_17_07_2019/constructs/seq_10/seq_10_3_10_100_4/seq_10_3_10_100_4_mooda_result.csv	33052.304335914596	100	0.9541245135434261	[[0. 8.]]	10_100	10	[438.5 87. ]	4	3	17408	10
15	data/processed/gc_blocknumber_17_07_2019/constructs/seq_10/seq_10_4_10_100_0/seq_10_4_10_100_0_mooda_result.csv	32521.5672478692	100	0.9421079735767439	[[0. 8.]]	10_100	10	[431.5 88. ]	0	4	17640	10
16	data/processed/gc_blocknumber_17_07_2019/constructs/seq_10/seq_10_4_10_100_1/seq_10_4_10_100_1_mooda_result.csv	32528.210066513562	100	0.9423004074888054	[[0. 8.]]	10_100	10	[431.5 88. ]	1	4	17640	10
17	data/processed/gc_blocknumber_17_07_2019/constructs/seq_10/seq_10_4_10_100_2/seq_10_4_10_100_2_mooda_result.csv	32537.37073132351	100	0.9425657801658027	[[0. 8.]]	10_100	10	[431.5 88. ]	2	4	17640	10
18	data/processed/gc_blocknumber_17_07_2019/constructs/seq_10/seq_10_4_10_100_3/seq_10_4_10_100_3_mooda_result.csv	32955.32649566515	100	0.9546734210795234	[[0. 8.]]	10_100	10	[431.5 88. ]	3	4	17640	10
19	data/processed/gc_blocknumber_17_07_2019/constructs/seq_10/seq_10_4_10_100_4/seq_10_4_10_100_4_mooda_result.csv	32972.789412438295	100	0.9551792993174477	[[0. 8.]]	10_100	10	[431.5 88. ]	4	4	17640	10
20	data/processed/gc_blocknumber_17_07_2019/constructs/seq_10/seq_10_5_10_100_0/seq_10_5_10_100_0_mooda_result.csv	36618.8990268066	100	0.9421348931462025	[[0. 8.]]	10_100	10	[492. 87.]	0	5	17419	10
21	data/processed/gc_blocknumber_17_07_2019/constructs/seq_10/seq_10_5_10_100_1/seq_10_5_10_100_1_mooda_result.csv	36599.857688504715	100	0.9416449955877513	[[0. 8.]]	10_100	10	[492. 87.]	1	5	17419	10
22	data/processed/gc_blocknumber_17_07_2019/constructs/seq_10/seq_10_5_10_100_2/seq_10_5_10_100_2_mooda_result.csv	37102.44354705432	100	0.954575577520179	[[0. 8.]]	10_100	10	[492. 87.]	2	5	17419	10
23	data/processed/gc_blocknumber_17_07_2019/constructs/seq_10/seq_10_5_10_100_3/seq_10_5_10_100_3_mooda_result.csv	36642.50624721436	100	0.9427422622006371	[[0. 8.]]	10_100	10	[492. 87.]	3	5	17419	10
24	data/processed/gc_blocknumber_17_07_2019/constructs/seq_10/seq_10_5_10_100_4/seq_10_5_10_100_4_mooda_result.csv	37093.46187098621	100	0.954344496011789	[[0. 8.]]	10_100	10	[492. 87.]	4	5	17419	10
25	data/processed/gc_blocknumber_17_07_2019/constructs/seq_10/seq_10_6_10_100_0/seq_10_6_10_100_0_mooda_result.csv	27103.894190886327	100	0.9543456696497008	[[0. 8.]]	10_100	10	[359.5 87. ]	0	6	17406	10
26	data/processed/gc_blocknumber_17_07_2019/constructs/seq_10/seq_10_6_10_100_1/seq_10_6_10_100_1_mooda_result.csv	26743.687365866583	100	0.9416625540348439	[[0. 8.]]	10_100	10	[359.5 87. ]	1	6	17406	10
27	data/processed/gc_blocknumber_17_07_2019/constructs/seq_10/seq_10_6_10_100_2/seq_10_6_10_100_2_mooda_result.csv	26750.93997467706	100	0.9419179230885746	[[0. 8.]]	10_100	10	[359.5 87. ]	2	6	17406	10
28	data/processed/gc_blocknumber_17_07_2019/constructs/seq_10/seq_10_6_10_100_3/seq_10_6_10_100_3_mooda_result.csv	26740.727854335462	100	0.9415583477169579	[[0. 8.]]	10_100	10	[359.5 87. ]	3	6	17406	10
29	data/processed/gc_blocknumber_17_07_2019/constructs/seq_10/seq_10_6_10_100_4/seq_10_6_10_100_4_mooda_result.csv	26758.997870665928	100	0.9422016468254407	[[0. 8.]]	10_100	10	[359.5 87. ]	4	6	17406	10
30	data/processed/gc_blocknumber_17_07_2019/constructs/seq_10/seq_10_7_10_100_0/seq_10_7_10_100_0_mooda_result.csv	38879.29310261509	100	0.9419003840497872	[[0. 8.]]	10_100	10	[522.5 87. ]	0	7	17526	10
31	data/processed/gc_blocknumber_17_07_2019/constructs/seq_10/seq_10_7_10_100_1/seq_10_7_10_100_1_mooda_result.csv	39385.98875081737	100	0.9541757313504299	[[0. 8.]]	10_100	10	[522.5 87. ]	1	7	17526	10
32	data/processed/gc_blocknumber_17_07_2019/constructs/seq_10/seq_10_7_10_100_2/seq_10_7_10_100_2_mooda_result.csv	38865.49932496481	100	0.9415662122213024	[[0. 8.]]	10_100	10	[522.5 87. ]	2	7	17526	10
33	data/processed/gc_blocknumber_17_07_2019/constructs/seq_10/seq_10_7_10_100_3/seq_10_7_10_100_3_mooda_result.csv	38867.526773581674	100	0.9416153297457858	[[0. 8.]]	10_100	10	[522.5 87. ]	3	7	17526	10
34	data/processed/gc_blocknumber_17_07_2019/constructs/seq_10/seq_10_7_10_100_4/seq_10_7_10_100_4_mooda_result.csv	38885.339089836394	100	0.942046855789144	[[0. 8.]]	10_100	10	[522.5 87. ]	4	7	17526	10
35	data/processed/gc_blocknumber_17_07_2019/constructs/seq_10/seq_10_8_10_100_0/seq_10_8_10_100_0_mooda_result.csv	30465.054077559096	100	0.9556165018054924	[[0. 8.]]	10_100	10	[398.5 88. ]	0	8	17679	10
36	data/processed/gc_blocknumber_17_07_2019/constructs/seq_10/seq_10_8_10_100_1/seq_10_8_10_100_1_mooda_result.csv	30071.82706319545	100	0.943281902860585	[[0. 8.]]	10_100	10	[398.5 88. ]	1	8	17679	10
37	data/processed/gc_blocknumber_17_07_2019/constructs/seq_10/seq_10_8_10_100_2/seq_10_8_10_100_2_mooda_result.csv	30057.918349030508	100	0.9428456194802544	[[0. 8.]]	10_100	10	[398.5 88. ]	2	8	17679	10
38	data/processed/gc_blocknumber_17_07_2019/constructs/seq_10/seq_10_8_10_100_3/seq_10_8_10_100_3_mooda_result.csv	29647.62205341418	100	0.9299755976604197	[[0. 8.]]	10_100	10	[398.5 88. ]	3	8	17679	10
39	data/processed/gc_blocknumber_17_07_2019/constructs/seq_10/seq_10_8_10_100_4/seq_10_8_10_100_4_mooda_result.csv	30047.808340952324	100	0.9425284925016413	[[0. 8.]]	10_100	10	[398.5 88. ]	4	8	17679	10
40	data/processed/gc_blocknumber_17_07_2019/constructs/seq_10/seq_10_9_10_100_0/seq_10_9_10_100_0_mooda_result.csv	33738.77654460879	100	0.9417268375255408	[[0. 8.]]	10_100	10	[453.5 87. ]	0	9	17410	10
41	data/processed/gc_blocknumber_17_07_2019/constructs/seq_10/seq_10_9_10_100_1/seq_10_9_10_100_1_mooda_result.csv	34185.42814800422	100	0.9541939108761452	[[0. 8.]]	10_100	10	[453.5 87. ]	1	9	17410	10
42	data/processed/gc_blocknumber_17_07_2019/constructs/seq_10/seq_10_9_10_100_2/seq_10_9_10_100_2_mooda_result.csv	34198.56497300697	100	0.954560589870821	[[0. 8.]]	10_100	10	[453.5 87. ]	2	9	17410	10
43	data/processed/gc_blocknumber_17_07_2019/constructs/seq_10/seq_10_9_10_100_3/seq_10_9_10_100_3_mooda_result.csv	33300.54472201309	100	0.9294947796188042	[[0. 8.]]	10_100	10	[453.5 87. ]	3	9	17410	10
44	data/processed/gc_blocknumber_17_07_2019/constructs/seq_10/seq_10_9_10_100_4/seq_10_9_10_100_4_mooda_result.csv	33732.82090894941	100	0.9415606020389771	[[0. 8.]]	10_100	10	[453.5 87. ]	4	9	17410	10
45	data/processed/gc_blocknumber_17_07_2019/constructs/seq_10/seq_10_10_10_100_0/seq_10_10_10_100_0_mooda_result.csv	40410.24246360042	100	0.9411629374448411	[[0. 8.]]	10_100	10	[543.5 87. ]	0	10	17521	10
46	data/processed/gc_blocknumber_17_07_2019/constructs/seq_10/seq_10_10_10_100_1/seq_10_10_10_100_1_mooda_result.csv	40401.84454502181	100	0.9409673481774671	[[0. 8.]]	10_100	10	[543.5 87. ]	1	10	17521	10
47	data/processed/gc_blocknumber_17_07_2019/constructs/seq_10/seq_10_10_10_100_2/seq_10_10_10_100_2_mooda_result.csv	39878.229920341444	100	0.9287722548494042	[[0. 8.]]	10_100	10	[543.5 87. ]	2	10	17521	10
48	data/processed/gc_blocknumber_17_07_2019/constructs/seq_10/seq_10_10_10_100_3/seq_10_10_10_100_3_mooda_result.csv	40430.63859304745	100	0.9416379675345556	[[0. 8.]]	10_100	10	[543.5 87. ]	3	10	17521	10
49	data/processed/gc_blocknumber_17_07_2019/constructs/seq_10/seq_10_10_10_100_4/seq_10_10_10_100_4_mooda_result.csv	40949.31056320124	100	0.9537179454124401	[[0. 8.]]	10_100	10	[543.5 87. ]	4	10	17521	10
50	data/processed/gc_blocknumber_17_07_2019/constructs/seq_10/seq_10_1_20_100_0/seq_10_1_20_100_0_mooda_result.csv	38959.489580894566	100	0.94204029791918	[[0. 8.]]	20_100	20	[523.5 87. ]	0	1	17504	10
51	data/processed/gc_blocknumber_17_07_2019/constructs/seq_10/seq_10_1_20_100_1/seq_10_1_20_100_1_mooda_result.csv	39489.59750872366	100	0.9548583054350261	[[0. 8.]]	20_100	20	[523.5 87. ]	1	1	17504	10
52	data/processed/gc_blocknumber_17_07_2019/constructs/seq_10/seq_10_1_20_100_2/seq_10_1_20_100_2_mooda_result.csv	38971.780293687116	100	0.9423374873039816	[[0. 8.]]	20_100	20	[523.5 87. ]	2	1	17504	10
53	data/processed/gc_blocknumber_17_07_2019/constructs/seq_10/seq_10_1_20_100_3/seq_10_1_20_100_3_mooda_result.csv	40018.40953456786	100	0.9676449780462045	[[0. 8.]]	20_100	20	[523.5 87. ]	3	1	17504	10
54	data/processed/gc_blocknumber_17_07_2019/constructs/seq_10/seq_10_1_20_100_4/seq_10_1_20_100_4_mooda_result.csv	38960.97780533735	100	0.9420762831800891	[[0. 8.]]	20_100	20	[523.5 87. ]	4	1	17504	10
55	data/processed/gc_blocknumber_17_07_2019/constructs/seq_10/seq_10_2_20_100_0/seq_10_2_20_100_0_mooda_result.csv	52812.200544974075	100	0.9415617854336615	[[0. 8.]]	20_100	20	[710. 87.]	0	2	17512	10
56	data/processed/gc_blocknumber_17_07_2019/constructs/seq_10/seq_10_2_20_100_1/seq_10_2_20_100_1_mooda_result.csv	52102.7019817066	100	0.9289124974452951	[[0. 8.]]	20_100	20	[710. 87.]	1	2	17512	10
57	data/processed/gc_blocknumber_17_07_2019/constructs/seq_10/seq_10_2_20_100_2/seq_10_2_20_100_2_mooda_result.csv	52801.04537351623	100	0.9413629055716924	[[0. 8.]]	20_100	20	[710. 87.]	2	2	17512	10
58	data/processed/gc_blocknumber_17_07_2019/constructs/seq_10/seq_10_2_20_100_3/seq_10_2_20_100_3_mooda_result.csv	53523.14592461654	100	0.9542368679731956	[[0. 8.]]	20_100	20	[710. 87.]	3	2	17512	10
59	data/processed/gc_blocknumber_17_07_2019/constructs/seq_10/seq_10_2_20_100_4/seq_10_2_20_100_4_mooda_result.csv	53507.13126149509	100	0.953951350713052	[[0. 8.]]	20_100	20	[710. 87.]	4	2	17512	10
60	data/processed/gc_blocknumber_17_07_2019/constructs/seq_10/seq_10_3_20_100_0/seq_10_3_20_100_0_mooda_result.csv	33080.58366621529	100	0.9549408560892365	[[0. 8.]]	20_100	20	[438.5 87. ]	0	3	17408	10
61	data/processed/gc_blocknumber_17_07_2019/constructs/seq_10/seq_10_3_20_100_1/seq_10_3_20_100_1_mooda_result.csv	32208.454846879744	100	0.9297650173023612	[[0. 8.]]	20_100	20	[438.5 87. ]	1	3	17408	10
62	data/processed/gc_blocknumber_17_07_2019/constructs/seq_10/seq_10_3_20_100_2/seq_10_3_20_100_2_mooda_result.csv	32627.00224201978	100	0.9418472711060369	[[0. 8.]]	20_100	20	[438.5 87. ]	2	3	17408	10
63	data/processed/gc_blocknumber_17_07_2019/constructs/seq_10/seq_10_3_20_100_3/seq_10_3_20_100_3_mooda_result.csv	33074.167705455475	100	0.9547556458425724	[[0. 8.]]	20_100	20	[438.5 87. ]	3	3	17408	10
64	data/processed/gc_blocknumber_17_07_2019/constructs/seq_10/seq_10_3_20_100_4/seq_10_3_20_100_4_mooda_result.csv	32621.501040676576	100	0.9416884673203116	[[0. 8.]]	20_100	20	[438.5 87. ]	4	3	17408	10
65	data/processed/gc_blocknumber_17_07_2019/constructs/seq_10/seq_10_4_20_100_0/seq_10_4_20_100_0_mooda_result.csv	32957.76184058762	100	0.9547439698895602	[[0. 8.]]	20_100	20	[431.5 88. ]	0	4	17640	10
66	data/processed/gc_blocknumber_17_07_2019/constructs/seq_10/seq_10_4_20_100_1/seq_10_4_20_100_1_mooda_result.csv	32556.78249599418	100	0.9431281140206889	[[0. 8.]]	20_100	20	[431.5 88. ]	1	4	17640	10
67	data/processed/gc_blocknumber_17_07_2019/constructs/seq_10/seq_10_4_20_100_2/seq_10_4_20_100_2_mooda_result.csv	32538.74990035138	100	0.9426057329186379	[[0. 8.]]	20_100	20	[431.5 88. ]	2	4	17640	10
68	data/processed/gc_blocknumber_17_07_2019/constructs/seq_10/seq_10_4_20_100_3/seq_10_4_20_100_3_mooda_result.csv	33407.54314087896	100	0.9677735556453928	[[0. 8.]]	20_100	20	[431.5 88. ]	3	4	17640	10
69	data/processed/gc_blocknumber_17_07_2019/constructs/seq_10/seq_10_4_20_100_4/seq_10_4_20_100_4_mooda_result.csv	32558.986528129728	100	0.9431919619968056	[[0. 8.]]	20_100	20	[431.5 88. ]	4	4	17640	10
70	data/processed/gc_blocknumber_17_07_2019/constructs/seq_10/seq_10_5_20_100_0/seq_10_5_20_100_0_mooda_result.csv	37113.50317352764	100	0.9548601207555738	[[0. 8.]]	20_100	20	[492. 87.]	0	5	17419	10
71	data/processed/gc_blocknumber_17_07_2019/constructs/seq_10/seq_10_5_20_100_1/seq_10_5_20_100_1_mooda_result.csv	36615.261989481296	100	0.9420413190666177	[[0. 8.]]	20_100	20	[492. 87.]	1	5	17419	10
72	data/processed/gc_blocknumber_17_07_2019/constructs/seq_10/seq_10_5_20_100_2/seq_10_5_20_100_2_mooda_result.csv	37102.82529737662	100	0.9545853992327009	[[0. 8.]]	20_100	20	[492. 87.]	2	5	17419	10
73	data/processed/gc_blocknumber_17_07_2019/constructs/seq_10/seq_10_5_20_100_3/seq_10_5_20_100_3_mooda_result.csv	36614.062219512096	100	0.9420104512584155	[[0. 8.]]	20_100	20	[492. 87.]	3	5	17419	10
74	data/processed/gc_blocknumber_17_07_2019/constructs/seq_10/seq_10_5_20_100_4/seq_10_5_20_100_4_mooda_result.csv	37107.19933473513	100	0.9546979349268069	[[0. 8.]]	20_100	20	[492. 87.]	4	5	17419	10
75	data/processed/gc_blocknumber_17_07_2019/constructs/seq_10/seq_10_6_20_100_0/seq_10_6_20_100_0_mooda_result.csv	27131.124384002087	100	0.9553044623862991	[[0. 8.]]	20_100	20	[359.5 87. ]	0	6	17406	10
76	data/processed/gc_blocknumber_17_07_2019/constructs/seq_10/seq_10_6_20_100_1/seq_10_6_20_100_1_mooda_result.csv	26754.451974753872	100	0.942041582886001	[[0. 8.]]	20_100	20	[359.5 87. ]	1	6	17406	10
77	data/processed/gc_blocknumber_17_07_2019/constructs/seq_10/seq_10_6_20_100_2/seq_10_6_20_100_2_mooda_result.csv	27109.419085280333	100	0.9545402047597871	[[0. 8.]]	20_100	20	[359.5 87. ]	2	6	17406	10
78	data/processed/gc_blocknumber_17_07_2019/constructs/seq_10/seq_10_6_20_100_3/seq_10_6_20_100_3_mooda_result.csv	26754.1013031308	100	0.9420292355110227	[[0. 8.]]	20_100	20	[359.5 87. ]	3	6	17406	10
79	data/processed/gc_blocknumber_17_07_2019/constructs/seq_10/seq_10_6_20_100_4/seq_10_6_20_100_4_mooda_result.csv	26760.507622640365	100	0.9422548061703268	[[0. 8.]]	20_100	20	[359.5 87. ]	4	6	17406	10
80	data/processed/gc_blocknumber_17_07_2019/constructs/seq_10/seq_10_7_20_100_0/seq_10_7_20_100_0_mooda_result.csv	38893.46465264083	100	0.9422437078951204	[[0. 8.]]	20_100	20	[522.5 87. ]	0	7	17526	10
81	data/processed/gc_blocknumber_17_07_2019/constructs/seq_10/seq_10_7_20_100_1/seq_10_7_20_100_1_mooda_result.csv	38370.676744719516	100	0.9295785051110051	[[0. 8.]]	20_100	20	[522.5 87. ]	1	7	17526	10
82	data/processed/gc_blocknumber_17_07_2019/constructs/seq_10/seq_10_7_20_100_2/seq_10_7_20_100_2_mooda_result.csv	39387.12015458428	100	0.9542031410474054	[[0. 8.]]	20_100	20	[522.5 87. ]	2	7	17526	10
83	data/processed/gc_blocknumber_17_07_2019/constructs/seq_10/seq_10_7_20_100_3/seq_10_7_20_100_3_mooda_result.csv	39402.28472303575	100	0.9545705220286052	[[0. 8.]]	20_100	20	[522.5 87. ]	3	7	17526	10
84	data/processed/gc_blocknumber_17_07_2019/constructs/seq_10/seq_10_7_20_100_4/seq_10_7_20_100_4_mooda_result.csv	39922.30423501254	100	0.9671686568957069	[[0. 8.]]	20_100	20	[522.5 87. ]	4	7	17526	10
85	data/processed/gc_blocknumber_17_07_2019/constructs/seq_10/seq_10_8_20_100_0/seq_10_8_20_100_0_mooda_result.csv	30071.934500030427	100	0.9432852728993233	[[0. 8.]]	20_100	20	[398.5 88. ]	0	8	17679	10
86	data/processed/gc_blocknumber_17_07_2019/constructs/seq_10/seq_10_8_20_100_1/seq_10_8_20_100_1_mooda_result.csv	30087.270220484977	100	0.9437663180829666	[[0. 8.]]	20_100	20	[398.5 88. ]	1	8	17679	10
87	data/processed/gc_blocknumber_17_07_2019/constructs/seq_10/seq_10_8_20_100_2/seq_10_8_20_100_2_mooda_result.csv	30067.713655986856	100	0.9431528750309554	[[0. 8.]]	20_100	20	[398.5 88. ]	2	8	17679	10
88	data/processed/gc_blocknumber_17_07_2019/constructs/seq_10/seq_10_8_20_100_3/seq_10_8_20_100_3_mooda_result.csv	30461.485203192067	100	0.9555045546798013	[[0. 8.]]	20_100	20	[398.5 88. ]	3	8	17679	10
89	data/processed/gc_blocknumber_17_07_2019/constructs/seq_10/seq_10_8_20_100_4/seq_10_8_20_100_4_mooda_result.csv	30070.478355235653	100	0.9432395970902024	[[0. 8.]]	20_100	20	[398.5 88. ]	4	8	17679	10
90	data/processed/gc_blocknumber_17_07_2019/constructs/seq_10/seq_10_9_20_100_0/seq_10_9_20_100_0_mooda_result.csv	34210.96214005852	100	0.9549066233111947	[[0. 8.]]	20_100	20	[453.5 87. ]	0	9	17410	10
91	data/processed/gc_blocknumber_17_07_2019/constructs/seq_10/seq_10_9_20_100_1/seq_10_9_20_100_1_mooda_result.csv	33762.403458081564	100	0.9423863190119482	[[0. 8.]]	20_100	20	[453.5 87. ]	1	9	17410	10
92	data/processed/gc_blocknumber_17_07_2019/constructs/seq_10/seq_10_9_20_100_2/seq_10_9_20_100_2_mooda_result.csv	33742.9736702166	100	0.9418439889527751	[[0. 8.]]	20_100	20	[453.5 87. ]	2	9	17410	10
93	data/processed/gc_blocknumber_17_07_2019/constructs/seq_10/seq_10_9_20_100_3/seq_10_9_20_100_3_mooda_result.csv	33749.90873202722	100	0.9420375624754643	[[0. 8.]]	20_100	20	[453.5 87. ]	3	9	17410	10
94	data/processed/gc_blocknumber_17_07_2019/constructs/seq_10/seq_10_9_20_100_4/seq_10_9_20_100_4_mooda_result.csv	34206.88924497425	100	0.9547929394435474	[[0. 8.]]	20_100	20	[453.5 87. ]	4	9	17410	10
95	data/processed/gc_blocknumber_17_07_2019/constructs/seq_10/seq_10_10_20_100_0/seq_10_10_20_100_0_mooda_result.csv	40956.56076572776	100	0.9538868041346583	[[0. 8.]]	20_100	20	[543.5 87. ]	0	10	17521	10
96	data/processed/gc_blocknumber_17_07_2019/constructs/seq_10/seq_10_10_20_100_1/seq_10_10_20_100_1_mooda_result.csv	40965.305458395494	100	0.9540904698425697	[[0. 8.]]	20_100	20	[543.5 87. ]	1	10	17521	10
97	data/processed/gc_blocknumber_17_07_2019/constructs/seq_10/seq_10_10_20_100_2/seq_10_10_20_100_2_mooda_result.csv	39875.108663250765	100	0.9286995601236888	[[0. 8.]]	20_100	20	[543.5 87. ]	2	10	17521	10
98	data/processed/gc_blocknumber_17_07_2019/constructs/seq_10/seq_10_10_20_100_3/seq_10_10_20_100_3_mooda_result.csv	40410.76987378558	100	0.9411752209375609	[[0. 8.]]	20_100	20	[543.5 87. ]	3	10	17521	10
99	data/processed/gc_blocknumber_17_07_2019/constructs/seq_10/seq_10_10_20_100_4/seq_10_10_20_100_4_mooda_result.csv	40422.076871111916	100	0.9414385632529879	[[0. 8.]]	20_100	20	[543.5 87. ]	4	10	17521	10
100	data/processed/gc_blocknumber_17_07_2019/constructs/seq_10/seq_10_1_10_200_0/seq_10_1_10_200_0_mooda_result.csv	39481.06458078539	200	0.9546519792725542	[[0. 8.]]	10_200	10	[523.5 87. ]	0	1	17504	10
101	data/processed/gc_blocknumber_17_07_2019/constructs/seq_10/seq_10_1_10_200_1/seq_10_1_10_200_1_mooda_result.csv	39474.51630622374	200	0.9544936420205709	[[0. 8.]]	10_200	10	[523.5 87. ]	1	1	17504	10
102	data/processed/gc_blocknumber_17_07_2019/constructs/seq_10/seq_10_1_10_200_2/seq_10_1_10_200_2_mooda_result.csv	38973.07801649034	200	0.9423688662360292	[[0. 8.]]	10_200	10	[523.5 87. ]	2	1	17504	10
103	data/processed/gc_blocknumber_17_07_2019/constructs/seq_10/seq_10_1_10_200_3/seq_10_1_10_200_3_mooda_result.csv	38966.56462210875	200	0.9422113723866563	[[0. 8.]]	10_200	10	[523.5 87. ]	3	1	17504	10
104	data/processed/gc_blocknumber_17_07_2019/constructs/seq_10/seq_10_1_10_200_4/seq_10_1_10_200_4_mooda_result.csv	38455.64478201926	200	0.9298573327534791	[[0. 8.]]	10_200	10	[523.5 87. ]	4	1	17504	10
105	data/processed/gc_blocknumber_17_07_2019/constructs/seq_10/seq_10_2_10_200_0/seq_10_2_10_200_0_mooda_result.csv	53534.01704455154	200	0.9544306836254509	[[0. 8.]]	10_200	10	[710. 87.]	0	2	17512	10
106	data/processed/gc_blocknumber_17_07_2019/constructs/seq_10/seq_10_2_10_200_1/seq_10_2_10_200_1_mooda_result.csv	52787.4595529501	200	0.9411206909065806	[[0. 8.]]	10_200	10	[710. 87.]	1	2	17512	10
107	data/processed/gc_blocknumber_17_07_2019/constructs/seq_10/seq_10_2_10_200_2/seq_10_2_10_200_2_mooda_result.csv	53557.19361001504	200	0.9548438867893572	[[0. 8.]]	10_200	10	[710. 87.]	2	2	17512	10
108	data/processed/gc_blocknumber_17_07_2019/constructs/seq_10/seq_10_2_10_200_3/seq_10_2_10_200_3_mooda_result.csv	52839.409779106696	200	0.9420468849903137	[[0. 8.]]	10_200	10	[710. 87.]	3	2	17512	10
109	data/processed/gc_blocknumber_17_07_2019/constructs/seq_10/seq_10_2_10_200_4/seq_10_2_10_200_4_mooda_result.csv	53549.17058995099	200	0.9547008484569619	[[0. 8.]]	10_200	10	[710. 87.]	4	2	17512	10
110	data/processed/gc_blocknumber_17_07_2019/constructs/seq_10/seq_10_3_10_200_0/seq_10_3_10_200_0_mooda_result.csv	32646.578659839033	200	0.9424123857176806	[[0. 8.]]	10_200	10	[438.5 87. ]	0	3	17408	10
111	data/processed/gc_blocknumber_17_07_2019/constructs/seq_10/seq_10_3_10_200_1/seq_10_3_10_200_1_mooda_result.csv	33069.94823397342	200	0.9546338418940697	[[0. 8.]]	10_200	10	[438.5 87. ]	1	3	17408	10
112	data/processed/gc_blocknumber_17_07_2019/constructs/seq_10/seq_10_3_10_200_2/seq_10_3_10_200_2_mooda_result.csv	32651.139501138685	200	0.9425440440263466	[[0. 8.]]	10_200	10	[438.5 87. ]	2	3	17408	10
113	data/processed/gc_blocknumber_17_07_2019/constructs/seq_10/seq_10_3_10_200_3/seq_10_3_10_200_3_mooda_result.csv	33068.28725438474	200	0.9545858942131472	[[0. 8.]]	10_200	10	[438.5 87. ]	3	3	17408	10
114	data/processed/gc_blocknumber_17_07_2019/constructs/seq_10/seq_10_3_10_200_4/seq_10_3_10_200_4_mooda_result.csv	32626.143648371988	200	0.9418224859885395	[[0. 8.]]	10_200	10	[438.5 87. ]	4	3	17408	10
115	data/processed/gc_blocknumber_17_07_2019/constructs/seq_10/seq_10_4_10_200_0/seq_10_4_10_200_0_mooda_result.csv	32544.967454563528	200	0.9427858474670778	[[0. 8.]]	10_200	10	[431.5 88. ]	0	4	17640	10
116	data/processed/gc_blocknumber_17_07_2019/constructs/seq_10/seq_10_4_10_200_1/seq_10_4_10_200_1_mooda_result.csv	32561.936273795967	200	0.9432774123347615	[[0. 8.]]	10_200	10	[431.5 88. ]	1	4	17640	10
117	data/processed/gc_blocknumber_17_07_2019/constructs/seq_10/seq_10_4_10_200_2/seq_10_4_10_200_2_mooda_result.csv	32549.13773338729	200	0.9429066550807442	[[0. 8.]]	10_200	10	[431.5 88. ]	2	4	17640	10
118	data/processed/gc_blocknumber_17_07_2019/constructs/seq_10/seq_10_4_10_200_3/seq_10_4_10_200_3_mooda_result.csv	33394.49799994579	200	0.9673956546913611	[[0. 8.]]	10_200	10	[431.5 88. ]	3	4	17640	10
119	data/processed/gc_blocknumber_17_07_2019/constructs/seq_10/seq_10_4_10_200_4/seq_10_4_10_200_4_mooda_result.csv	32555.718092288756	200	0.9430972796143904	[[0. 8.]]	10_200	10	[431.5 88. ]	4	4	17640	10
120	data/processed/gc_blocknumber_17_07_2019/constructs/seq_10/seq_10_5_10_200_0/seq_10_5_10_200_0_mooda_result.csv	37122.99699465191	200	0.9551043787859399	[[0. 8.]]	10_200	10	[492. 87.]	0	5	17419	10
121	data/processed/gc_blocknumber_17_07_2019/constructs/seq_10/seq_10_5_10_200_1/seq_10_5_10_200_1_mooda_result.csv	36617.89291835246	200	0.9421090078818684	[[0. 8.]]	10_200	10	[492. 87.]	1	5	17419	10
122	data/processed/gc_blocknumber_17_07_2019/constructs/seq_10/seq_10_5_10_200_2/seq_10_5_10_200_2_mooda_result.csv	37111.38640670801	200	0.9548056603557684	[[0. 8.]]	10_200	10	[492. 87.]	2	5	17419	10
123	data/processed/gc_blocknumber_17_07_2019/constructs/seq_10/seq_10_5_10_200_3/seq_10_5_10_200_3_mooda_result.csv	36141.02662874166	200	0.9298401417294859	[[0. 8.]]	10_200	10	[492. 87.]	3	5	17419	10
124	data/processed/gc_blocknumber_17_07_2019/constructs/seq_10/seq_10_5_10_200_4/seq_10_5_10_200_4_mooda_result.csv	37107.91871371197	200	0.954716443184933	[[0. 8.]]	10_200	10	[492. 87.]	4	5	17419	10
125	data/processed/gc_blocknumber_17_07_2019/constructs/seq_10/seq_10_6_10_200_0/seq_10_6_10_200_0_mooda_result.csv	27476.0259990578	200	0.9674486716451401	[[0. 8.]]	10_200	10	[359.5 87. ]	0	6	17406	10
126	data/processed/gc_blocknumber_17_07_2019/constructs/seq_10/seq_10_6_10_200_1/seq_10_6_10_200_1_mooda_result.csv	26768.63875812985	200	0.9425411087174469	[[0. 8.]]	10_200	10	[359.5 87. ]	1	6	17406	10
127	data/processed/gc_blocknumber_17_07_2019/constructs/seq_10/seq_10_6_10_200_2/seq_10_6_10_200_2_mooda_result.csv	26772.68111223323	200	0.9426834426236591	[[0. 8.]]	10_200	10	[359.5 87. ]	2	6	17406	10
128	data/processed/gc_blocknumber_17_07_2019/constructs/seq_10/seq_10_6_10_200_3/seq_10_6_10_200_3_mooda_result.csv	26768.132521110827	200	0.9425232837841174	[[0. 8.]]	10_200	10	[359.5 87. ]	3	6	17406	10
129	data/processed/gc_blocknumber_17_07_2019/constructs/seq_10/seq_10_6_10_200_4/seq_10_6_10_200_4_mooda_result.csv	26757.44625561714	200	0.942147013454592	[[0. 8.]]	10_200	10	[359.5 87. ]	4	6	17406	10
130	data/processed/gc_blocknumber_17_07_2019/constructs/seq_10/seq_10_7_10_200_0/seq_10_7_10_200_0_mooda_result.csv	38890.91437571468	200	0.9421819241890783	[[0. 8.]]	10_200	10	[522.5 87. ]	0	7	17526	10
131	data/processed/gc_blocknumber_17_07_2019/constructs/seq_10/seq_10_7_10_200_1/seq_10_7_10_200_1_mooda_result.csv	38892.74035500725	200	0.9422261608626309	[[0. 8.]]	10_200	10	[522.5 87. ]	1	7	17526	10
132	data/processed/gc_blocknumber_17_07_2019/constructs/seq_10/seq_10_7_10_200_2/seq_10_7_10_200_2_mooda_result.csv	39407.98964844605	200	0.9547087311112845	[[0. 8.]]	10_200	10	[522.5 87. ]	2	7	17526	10
133	data/processed/gc_blocknumber_17_07_2019/constructs/seq_10/seq_10_7_10_200_3/seq_10_7_10_200_3_mooda_result.csv	39409.21945991229	200	0.9547385248600881	[[0. 8.]]	10_200	10	[522.5 87. ]	3	7	17526	10
134	data/processed/gc_blocknumber_17_07_2019/constructs/seq_10/seq_10_7_10_200_4/seq_10_7_10_200_4_mooda_result.csv	38879.63568575746	200	0.9419086835626541	[[0. 8.]]	10_200	10	[522.5 87. ]	4	7	17526	10
135	data/processed/gc_blocknumber_17_07_2019/constructs/seq_10/seq_10_8_10_200_0/seq_10_8_10_200_0_mooda_result.csv	30478.649015414703	200	0.956042942767086	[[0. 8.]]	10_200	10	[398.5 88. ]	0	8	17679	10
136	data/processed/gc_blocknumber_17_07_2019/constructs/seq_10/seq_10_8_10_200_1/seq_10_8_10_200_1_mooda_result.csv	30071.15944589284	200	0.943260961288985	[[0. 8.]]	10_200	10	[398.5 88. ]	1	8	17679	10
137	data/processed/gc_blocknumber_17_07_2019/constructs/seq_10/seq_10_8_10_200_2/seq_10_8_10_200_2_mooda_result.csv	30471.47314135082	200	0.9558178526145176	[[0. 8.]]	10_200	10	[398.5 88. ]	2	8	17679	10
138	data/processed/gc_blocknumber_17_07_2019/constructs/seq_10/seq_10_8_10_200_3/seq_10_8_10_200_3_mooda_result.csv	30467.0701426595	200	0.95567974098681	[[0. 8.]]	10_200	10	[398.5 88. ]	3	8	17679	10
139	data/processed/gc_blocknumber_17_07_2019/constructs/seq_10/seq_10_8_10_200_4/seq_10_8_10_200_4_mooda_result.csv	30860.643763791355	200	0.9680252121640952	[[0. 8.]]	10_200	10	[398.5 88. ]	4	8	17679	10
140	data/processed/gc_blocknumber_17_07_2019/constructs/seq_10/seq_10_9_10_200_0/seq_10_9_10_200_0_mooda_result.csv	33740.230168385824	200	0.9417674115078454	[[0. 8.]]	10_200	10	[453.5 87. ]	0	9	17410	10
141	data/processed/gc_blocknumber_17_07_2019/constructs/seq_10/seq_10_9_10_200_1/seq_10_9_10_200_1_mooda_result.csv	33741.91332492744	200	0.9418143922774326	[[0. 8.]]	10_200	10	[453.5 87. ]	1	9	17410	10
142	data/processed/gc_blocknumber_17_07_2019/constructs/seq_10/seq_10_9_10_200_2/seq_10_9_10_200_2_mooda_result.csv	33771.233555766805	200	0.9426327873436369	[[0. 8.]]	10_200	10	[453.5 87. ]	2	9	17410	10
143	data/processed/gc_blocknumber_17_07_2019/constructs/seq_10/seq_10_9_10_200_3/seq_10_9_10_200_3_mooda_result.csv	34207.60659000177	200	0.9548129621928397	[[0. 8.]]	10_200	10	[453.5 87. ]	3	9	17410	10
144	data/processed/gc_blocknumber_17_07_2019/constructs/seq_10/seq_10_9_10_200_4/seq_10_9_10_200_4_mooda_result.csv	34199.89236121977	200	0.9545976403282422	[[0. 8.]]	10_200	10	[453.5 87. ]	4	9	17410	10
145	data/processed/gc_blocknumber_17_07_2019/constructs/seq_10/seq_10_10_10_200_0/seq_10_10_10_200_0_mooda_result.csv	40968.01542418051	200	0.9541535855083788	[[0. 8.]]	10_200	10	[543.5 87. ]	0	10	17521	10
146	data/processed/gc_blocknumber_17_07_2019/constructs/seq_10/seq_10_10_10_200_1/seq_10_10_10_200_1_mooda_result.csv	40949.86123539151	200	0.9537307706820889	[[0. 8.]]	10_200	10	[543.5 87. ]	1	10	17521	10
147	data/processed/gc_blocknumber_17_07_2019/constructs/seq_10/seq_10_10_10_200_2/seq_10_10_10_200_2_mooda_result.csv	40435.422627586755	200	0.9417493886922957	[[0. 8.]]	10_200	10	[543.5 87. ]	2	10	17521	10
148	data/processed/gc_blocknumber_17_07_2019/constructs/seq_10/seq_10_10_10_200_3/seq_10_10_10_200_3_mooda_result.csv	40415.07187226085	200	0.9412754153752833	[[0. 8.]]	10_200	10	[543.5 87. ]	3	10	17521	10
149	data/processed/gc_blocknumber_17_07_2019/constructs/seq_10/seq_10_10_10_200_4/seq_10_10_10_200_4_mooda_result.csv	39863.34512600682	200	0.9284255848987881	[[0. 8.]]	10_200	10	[543.5 87. ]	4	10	17521	10
150	data/processed/gc_blocknumber_17_07_2019/constructs/seq_10/seq_10_1_20_200_0/seq_10_1_20_200_0_mooda_result.csv	38979.1000605479	200	0.9425144792365867	[[0. 8.]]	20_200	20	[523.5 87. ]	0	1	17504	10
151	data/processed/gc_blocknumber_17_07_2019/constructs/seq_10/seq_10_1_20_200_1/seq_10_1_20_200_1_mooda_result.csv	38984.86643074032	200	0.9426539100441363	[[0. 8.]]	20_200	20	[523.5 87. ]	1	1	17504	10
152	data/processed/gc_blocknumber_17_07_2019/constructs/seq_10/seq_10_1_20_200_2/seq_10_1_20_200_2_mooda_result.csv	38975.768865111546	200	0.9424339309446289	[[0. 8.]]	20_200	20	[523.5 87. ]	2	1	17504	10
153	data/processed/gc_blocknumber_17_07_2019/constructs/seq_10/seq_10_1_20_200_3/seq_10_1_20_200_3_mooda_result.csv	39514.59856407307	200	0.9554628308506057	[[0. 8.]]	20_200	20	[523.5 87. ]	3	1	17504	10
154	data/processed/gc_blocknumber_17_07_2019/constructs/seq_10/seq_10_1_20_200_4/seq_10_1_20_200_4_mooda_result.csv	38995.01737086579	200	0.9428993597346437	[[0. 8.]]	20_200	20	[523.5 87. ]	4	1	17504	10
155	data/processed/gc_blocknumber_17_07_2019/constructs/seq_10/seq_10_2_20_200_0/seq_10_2_20_200_0_mooda_result.csv	52833.21558113164	200	0.9419364517941102	[[0. 8.]]	20_200	20	[710. 87.]	0	2	17512	10
156	data/processed/gc_blocknumber_17_07_2019/constructs/seq_10/seq_10_2_20_200_1/seq_10_2_20_200_1_mooda_result.csv	52845.87901202498	200	0.9421622216442321	[[0. 8.]]	20_200	20	[710. 87.]	1	2	17512	10
157	data/processed/gc_blocknumber_17_07_2019/constructs/seq_10/seq_10_2_20_200_2/seq_10_2_20_200_2_mooda_result.csv	53557.673094970196	200	0.9548524352820502	[[0. 8.]]	20_200	20	[710. 87.]	2	2	17512	10
158	data/processed/gc_blocknumber_17_07_2019/constructs/seq_10/seq_10_2_20_200_3/seq_10_2_20_200_3_mooda_result.csv	53552.123258158914	200	0.9547534900723643	[[0. 8.]]	20_200	20	[710. 87.]	3	2	17512	10
159	data/processed/gc_blocknumber_17_07_2019/constructs/seq_10/seq_10_2_20_200_4/seq_10_2_20_200_4_mooda_result.csv	52824.48664013045	200	0.941780827957398	[[0. 8.]]	20_200	20	[710. 87.]	4	2	17512	10
160	data/processed/gc_blocknumber_17_07_2019/constructs/seq_10/seq_10_3_20_200_0/seq_10_3_20_200_0_mooda_result.csv	33071.09250180574	200	0.95466687359975	[[0. 8.]]	20_200	20	[438.5 87. ]	0	3	17408	10
161	data/processed/gc_blocknumber_17_07_2019/constructs/seq_10/seq_10_3_20_200_1/seq_10_3_20_200_1_mooda_result.csv	33085.08787863756	200	0.9550708796858555	[[0. 8.]]	20_200	20	[438.5 87. ]	1	3	17408	10
162	data/processed/gc_blocknumber_17_07_2019/constructs/seq_10/seq_10_3_20_200_2/seq_10_3_20_200_2_mooda_result.csv	33080.81704693317	200	0.9549475931161516	[[0. 8.]]	20_200	20	[438.5 87. ]	2	3	17408	10
163	data/processed/gc_blocknumber_17_07_2019/constructs/seq_10/seq_10_3_20_200_3/seq_10_3_20_200_3_mooda_result.csv	33096.033949964476	200	0.9553868611337406	[[0. 8.]]	20_200	20	[438.5 87. ]	3	3	17408	10
164	data/processed/gc_blocknumber_17_07_2019/constructs/seq_10/seq_10_3_20_200_4/seq_10_3_20_200_4_mooda_result.csv	33087.282179091926	200	0.9551342227990106	[[0. 8.]]	20_200	20	[438.5 87. ]	4	3	17408	10
165	data/processed/gc_blocknumber_17_07_2019/constructs/seq_10/seq_10_4_20_200_0/seq_10_4_20_200_0_mooda_result.csv	32555.21387416793	200	0.9430826730639609	[[0. 8.]]	20_200	20	[431.5 88. ]	0	4	17640	10
166	data/processed/gc_blocknumber_17_07_2019/constructs/seq_10/seq_10_4_20_200_1/seq_10_4_20_200_1_mooda_result.csv	32993.80033122422	200	0.9557879586102034	[[0. 8.]]	20_200	20	[431.5 88. ]	1	4	17640	10
167	data/processed/gc_blocknumber_17_07_2019/constructs/seq_10/seq_10_4_20_200_2/seq_10_4_20_200_2_mooda_result.csv	32992.340443249	200	0.955745667533285	[[0. 8.]]	20_200	20	[431.5 88. ]	2	4	17640	10
168	data/processed/gc_blocknumber_17_07_2019/constructs/seq_10/seq_10_4_20_200_3/seq_10_4_20_200_3_mooda_result.csv	32979.18133903318	200	0.955364465209536	[[0. 8.]]	20_200	20	[431.5 88. ]	3	4	17640	10
169	data/processed/gc_blocknumber_17_07_2019/constructs/seq_10/seq_10_4_20_200_4/seq_10_4_20_200_4_mooda_result.csv	32541.802392490663	200	0.9426941596897643	[[0. 8.]]	20_200	20	[431.5 88. ]	4	4	17640	10
170	data/processed/gc_blocknumber_17_07_2019/constructs/seq_10/seq_10_5_20_200_0/seq_10_5_20_200_0_mooda_result.csv	37127.042598995	200	0.9552084645208141	[[0. 8.]]	20_200	20	[492. 87.]	0	5	17419	10
171	data/processed/gc_blocknumber_17_07_2019/constructs/seq_10/seq_10_5_20_200_1/seq_10_5_20_200_1_mooda_result.csv	37143.28110315023	200	0.955626250466971	[[0. 8.]]	20_200	20	[492. 87.]	1	5	17419	10
172	data/processed/gc_blocknumber_17_07_2019/constructs/seq_10/seq_10_5_20_200_2/seq_10_5_20_200_2_mooda_result.csv	37106.85599511973	200	0.954689101449	[[0. 8.]]	20_200	20	[492. 87.]	2	5	17419	10
173	data/processed/gc_blocknumber_17_07_2019/constructs/seq_10/seq_10_5_20_200_3/seq_10_5_20_200_3_mooda_result.csv	36655.67480814441	200	0.9430810643239789	[[0. 8.]]	20_200	20	[492. 87.]	3	5	17419	10
174	data/processed/gc_blocknumber_17_07_2019/constructs/seq_10/seq_10_5_20_200_4/seq_10_5_20_200_4_mooda_result.csv	36623.68925911832	200	0.9422581367479242	[[0. 8.]]	20_200	20	[492. 87.]	4	5	17419	10
175	data/processed/gc_blocknumber_17_07_2019/constructs/seq_10/seq_10_6_20_200_0/seq_10_6_20_200_0_mooda_result.csv	27126.873452046955	200	0.9551547843188308	[[0. 8.]]	20_200	20	[359.5 87. ]	0	6	17406	10
176	data/processed/gc_blocknumber_17_07_2019/constructs/seq_10/seq_10_6_20_200_1/seq_10_6_20_200_1_mooda_result.csv	26765.885551136667	200	0.9424441665159651	[[0. 8.]]	20_200	20	[359.5 87. ]	1	6	17406	10
177	data/processed/gc_blocknumber_17_07_2019/constructs/seq_10/seq_10_6_20_200_2/seq_10_6_20_200_2_mooda_result.csv	26768.649379852475	200	0.9425414827151802	[[0. 8.]]	20_200	20	[359.5 87. ]	2	6	17406	10
178	data/processed/gc_blocknumber_17_07_2019/constructs/seq_10/seq_10_6_20_200_3/seq_10_6_20_200_3_mooda_result.csv	26769.902380421237	200	0.9425856016767746	[[0. 8.]]	20_200	20	[359.5 87. ]	3	6	17406	10
179	data/processed/gc_blocknumber_17_07_2019/constructs/seq_10/seq_10_6_20_200_4/seq_10_6_20_200_4_mooda_result.csv	26773.808667043544	200	0.9427231445588473	[[0. 8.]]	20_200	20	[359.5 87. ]	4	6	17406	10
180	data/processed/gc_blocknumber_17_07_2019/constructs/seq_10/seq_10_7_20_200_0/seq_10_7_20_200_0_mooda_result.csv	38908.75873273986	200	0.9426142264609014	[[0. 8.]]	20_200	20	[522.5 87. ]	0	7	17526	10
181	data/processed/gc_blocknumber_17_07_2019/constructs/seq_10/seq_10_7_20_200_1/seq_10_7_20_200_1_mooda_result.csv	39408.37126334419	200	0.9547179762181379	[[0. 8.]]	20_200	20	[522.5 87. ]	1	7	17526	10
182	data/processed/gc_blocknumber_17_07_2019/constructs/seq_10/seq_10_7_20_200_2/seq_10_7_20_200_2_mooda_result.csv	38901.035713982375	200	0.9424271264970595	[[0. 8.]]	20_200	20	[522.5 87. ]	2	7	17526	10
183	data/processed/gc_blocknumber_17_07_2019/constructs/seq_10/seq_10_7_20_200_3/seq_10_7_20_200_3_mooda_result.csv	38889.572627442394	200	0.9421494186286087	[[0. 8.]]	20_200	20	[522.5 87. ]	3	7	17526	10
184	data/processed/gc_blocknumber_17_07_2019/constructs/seq_10/seq_10_7_20_200_4/seq_10_7_20_200_4_mooda_result.csv	38894.71916773862	200	0.9422741001208557	[[0. 8.]]	20_200	20	[522.5 87. ]	4	7	17526	10
185	data/processed/gc_blocknumber_17_07_2019/constructs/seq_10/seq_10_8_20_200_0/seq_10_8_20_200_0_mooda_result.csv	30486.075058298287	200	0.95627588012228	[[0. 8.]]	20_200	20	[398.5 88. ]	0	8	17679	10
186	data/processed/gc_blocknumber_17_07_2019/constructs/seq_10/seq_10_8_20_200_1/seq_10_8_20_200_1_mooda_result.csv	30090.95128291279	200	0.9438817842820825	[[0. 8.]]	20_200	20	[398.5 88. ]	1	8	17679	10
187	data/processed/gc_blocknumber_17_07_2019/constructs/seq_10/seq_10_8_20_200_2/seq_10_8_20_200_2_mooda_result.csv	30475.550813338443	200	0.9559457595150076	[[0. 8.]]	20_200	20	[398.5 88. ]	2	8	17679	10
188	data/processed/gc_blocknumber_17_07_2019/constructs/seq_10/seq_10_8_20_200_3/seq_10_8_20_200_3_mooda_result.csv	30074.863839803154	200	0.9433771593413788	[[0. 8.]]	20_200	20	[398.5 88. ]	3	8	17679	10
189	data/processed/gc_blocknumber_17_07_2019/constructs/seq_10/seq_10_8_20_200_4/seq_10_8_20_200_4_mooda_result.csv	30480.08309649791	200	0.9560879264898968	[[0. 8.]]	20_200	20	[398.5 88. ]	4	8	17679	10
190	data/processed/gc_blocknumber_17_07_2019/constructs/seq_10/seq_10_9_20_200_0/seq_10_9_20_200_0_mooda_result.csv	33769.918413966545	200	0.9425960787117509	[[0. 8.]]	20_200	20	[453.5 87. ]	0	9	17410	10
191	data/processed/gc_blocknumber_17_07_2019/constructs/seq_10/seq_10_9_20_200_1/seq_10_9_20_200_1_mooda_result.csv	34219.19987130992	200	0.9551365573335356	[[0. 8.]]	20_200	20	[453.5 87. ]	1	9	17410	10
192	data/processed/gc_blocknumber_17_07_2019/constructs/seq_10/seq_10_9_20_200_2/seq_10_9_20_200_2_mooda_result.csv	33768.10613968009	200	0.9425454939689919	[[0. 8.]]	20_200	20	[453.5 87. ]	2	9	17410	10
193	data/processed/gc_blocknumber_17_07_2019/constructs/seq_10/seq_10_9_20_200_3/seq_10_9_20_200_3_mooda_result.csv	34220.310534465076	200	0.955167558496227	[[0. 8.]]	20_200	20	[453.5 87. ]	3	9	17410	10
194	data/processed/gc_blocknumber_17_07_2019/constructs/seq_10/seq_10_9_20_200_4/seq_10_9_20_200_4_mooda_result.csv	34210.48569957215	200	0.9548933247616191	[[0. 8.]]	20_200	20	[453.5 87. ]	4	9	17410	10
195	data/processed/gc_blocknumber_17_07_2019/constructs/seq_10/seq_10_10_20_200_0/seq_10_10_20_200_0_mooda_result.csv	40425.85662462232	200	0.9415265944970438	[[0. 8.]]	20_200	20	[543.5 87. ]	0	10	17521	10
196	data/processed/gc_blocknumber_17_07_2019/constructs/seq_10/seq_10_10_20_200_1/seq_10_10_20_200_1_mooda_result.csv	40968.123068598215	200	0.9541560925692177	[[0. 8.]]	20_200	20	[543.5 87. ]	1	10	17521	10
197	data/processed/gc_blocknumber_17_07_2019/constructs/seq_10/seq_10_10_20_200_2/seq_10_10_20_200_2_mooda_result.csv	40980.73913909269	200	0.9544499234705366	[[0. 8.]]	20_200	20	[543.5 87. ]	2	10	17521	10
198	data/processed/gc_blocknumber_17_07_2019/constructs/seq_10/seq_10_10_20_200_3/seq_10_10_20_200_3_mooda_result.csv	40418.3377528932	200	0.9413514784133128	[[0. 8.]]	20_200	20	[543.5 87. ]	3	10	17521	10
199	data/processed/gc_blocknumber_17_07_2019/constructs/seq_10/seq_10_10_20_200_4/seq_10_10_20_200_4_mooda_result.csv	40967.690705036905	200	0.9541460227321021	[[0. 8.]]	20_200	20	[543.5 87. ]	4	10	17521	10
