## Supplementary Tables for "Design and assembly of DNA molecules using multi-objective optimisation": archive_gc_blocknumber_seq_20_hypervolume.csv

	filename	hypervolume	iterations	normalised_hypervolume	null_point	parameter_setting	population_size	reference_points	run	sequence_id	sequence_length	transcription_units
0	data/processed/gc_blocknumber_17_07_2019/constructs/seq_20/seq_20_1_10_100_0/seq_20_1_10_100_0_mooda_result.csv	152526.76864164506	100	0.9442160274464526	[[ 0. 17.]]	10_100	10	[1035.5 173. ]	0	1	34689	20
1	data/processed/gc_blocknumber_17_07_2019/constructs/seq_20/seq_20_1_10_100_1/seq_20_1_10_100_1_mooda_result.csv	153575.01595783024	100	0.9507051960395092	[[ 0. 17.]]	10_100	10	[1035.5 173. ]	1	1	34689	20
2	data/processed/gc_blocknumber_17_07_2019/constructs/seq_20/seq_20_1_10_100_2/seq_20_1_10_100_2_mooda_result.csv	153590.2168547636	100	0.9507992970989092	[[ 0. 17.]]	10_100	10	[1035.5 173. ]	2	1	34689	20
3	data/processed/gc_blocknumber_17_07_2019/constructs/seq_20/seq_20_1_10_100_3/seq_20_1_10_100_3_mooda_result.csv	153582.02053023488	100	0.9507485578020953	[[ 0. 17.]]	10_100	10	[1035.5 173. ]	3	1	34689	20
4	data/processed/gc_blocknumber_17_07_2019/constructs/seq_20/seq_20_1_10_100_4/seq_20_1_10_100_4_mooda_result.csv	151516.738578071	100	0.9379634425217039	[[ 0. 17.]]	10_100	10	[1035.5 173. ]	4	1	34689	20
5	data/processed/gc_blocknumber_17_07_2019/constructs/seq_20/seq_20_2_10_100_0/seq_20_2_10_100_0_mooda_result.csv	144763.81921032025	100	0.9445019848001582	[[ 0. 17.]]	10_100	10	[982.5 173. ]	0	2	34668	20
6	data/processed/gc_blocknumber_17_07_2019/constructs/seq_20/seq_20_2_10_100_1/seq_20_2_10_100_1_mooda_result.csv	144735.2406544865	100	0.9443155258986526	[[ 0. 17.]]	10_100	10	[982.5 173. ]	1	2	34668	20
7	data/processed/gc_blocknumber_17_07_2019/constructs/seq_20/seq_20_2_10_100_2/seq_20_2_10_100_2_mooda_result.csv	147701.17479868524	100	0.9636665674866918	[[ 0. 17.]]	10_100	10	[982.5 173. ]	2	2	34668	20
8	data/processed/gc_blocknumber_17_07_2019/constructs/seq_20/seq_20_2_10_100_3/seq_20_2_10_100_3_mooda_result.csv	144762.38219743664	100	0.9444926091044343	[[ 0. 17.]]	10_100	10	[982.5 173. ]	3	2	34668	20
9	data/processed/gc_blocknumber_17_07_2019/constructs/seq_20/seq_20_2_10_100_4/seq_20_2_10_100_4_mooda_result.csv	143814.92135904395	100	0.9383109633916875	[[ 0. 17.]]	10_100	10	[982.5 173. ]	4	2	34668	20
10	data/processed/gc_blocknumber_17_07_2019/constructs/seq_20/seq_20_3_10_100_0/seq_20_3_10_100_0_mooda_result.csv	154891.07374895373	100	0.9453454692147122	[[ 0. 17.]]	10_100	10	[1037. 175.]	0	3	35176	20
11	data/processed/gc_blocknumber_17_07_2019/constructs/seq_20/seq_20_3_10_100_1/seq_20_3_10_100_1_mooda_result.csv	155890.20462668093	100	0.9514434568233642	[[ 0. 17.]]	10_100	10	[1037. 175.]	1	3	35176	20
12	data/processed/gc_blocknumber_17_07_2019/constructs/seq_20/seq_20_3_10_100_2/seq_20_3_10_100_2_mooda_result.csv	155906.3811159016	100	0.9515421866624856	[[ 0. 17.]]	10_100	10	[1037. 175.]	2	3	35176	20
13	data/processed/gc_blocknumber_17_07_2019/constructs/seq_20/seq_20_3_10_100_3/seq_20_3_10_100_3_mooda_result.csv	152803.7007895665	100	0.9326056222890183	[[ 0. 17.]]	10_100	10	[1037. 175.]	3	3	35176	20
14	data/processed/gc_blocknumber_17_07_2019/constructs/seq_20/seq_20_3_10_100_4/seq_20_3_10_100_4_mooda_result.csv	153833.01620575163	100	0.9388878349532587	[[ 0. 17.]]	10_100	10	[1037. 175.]	4	3	35176	20
15	data/processed/gc_blocknumber_17_07_2019/constructs/seq_20/seq_20_4_10_100_0/seq_20_4_10_100_0_mooda_result.csv	134316.74703124387	100	0.9388249518151652	[[ 0. 17.]]	10_100	10	[905.5 175. ]	0	4	35152	20
16	data/processed/gc_blocknumber_17_07_2019/constructs/seq_20/seq_20_4_10_100_1/seq_20_4_10_100_1_mooda_result.csv	136111.31361294887	100	0.9513683160778986	[[ 0. 17.]]	10_100	10	[905.5 175. ]	1	4	35152	20
17	data/processed/gc_blocknumber_17_07_2019/constructs/seq_20/seq_20_4_10_100_2/seq_20_4_10_100_2_mooda_result.csv	137010.408496883	100	0.9576526605825371	[[ 0. 17.]]	10_100	10	[905.5 175. ]	2	4	35152	20
18	data/processed/gc_blocknumber_17_07_2019/constructs/seq_20/seq_20_4_10_100_3/seq_20_4_10_100_3_mooda_result.csv	134320.70410374762	100	0.9388526103051508	[[ 0. 17.]]	10_100	10	[905.5 175. ]	3	4	35152	20
19	data/processed/gc_blocknumber_17_07_2019/constructs/seq_20/seq_20_4_10_100_4/seq_20_4_10_100_4_mooda_result.csv	134292.75757426536	100	0.9386572742820971	[[ 0. 17.]]	10_100	10	[905.5 175. ]	4	4	35152	20
20	data/processed/gc_blocknumber_17_07_2019/constructs/seq_20/seq_20_5_10_100_0/seq_20_5_10_100_0_mooda_result.csv	98870.11173718041	100	0.9512778468757136	[[ 0. 17.]]	10_100	10	[662. 174.]	0	5	34817	20
21	data/processed/gc_blocknumber_17_07_2019/constructs/seq_20/seq_20_5_10_100_1/seq_20_5_10_100_1_mooda_result.csv	98228.67558207137	100	0.945106274963644	[[ 0. 17.]]	10_100	10	[662. 174.]	1	5	34817	20
22	data/processed/gc_blocknumber_17_07_2019/constructs/seq_20/seq_20_5_10_100_2/seq_20_5_10_100_2_mooda_result.csv	98211.40423776073	100	0.9449400988873778	[[ 0. 17.]]	10_100	10	[662. 174.]	2	5	34817	20
23	data/processed/gc_blocknumber_17_07_2019/constructs/seq_20/seq_20_5_10_100_3/seq_20_5_10_100_3_mooda_result.csv	98227.94597926809	100	0.9450992550971586	[[ 0. 17.]]	10_100	10	[662. 174.]	3	5	34817	20
24	data/processed/gc_blocknumber_17_07_2019/constructs/seq_20/seq_20_5_10_100_4/seq_20_5_10_100_4_mooda_result.csv	97537.47864642758	100	0.9384559301713354	[[ 0. 17.]]	10_100	10	[662. 174.]	4	5	34817	20
25	data/processed/gc_blocknumber_17_07_2019/constructs/seq_20/seq_20_6_10_100_0/seq_20_6_10_100_0_mooda_result.csv	129879.19516088185	100	0.9444797995904551	[[ 0. 17.]]	10_100	10	[881.5 173. ]	0	6	34641	20
26	data/processed/gc_blocknumber_17_07_2019/constructs/seq_20/seq_20_6_10_100_1/seq_20_6_10_100_1_mooda_result.csv	129901.13340064716	100	0.94463933418159	[[ 0. 17.]]	10_100	10	[881.5 173. ]	1	6	34641	20
27	data/processed/gc_blocknumber_17_07_2019/constructs/seq_20/seq_20_6_10_100_2/seq_20_6_10_100_2_mooda_result.csv	131632.19295265828	100	0.9572275764842727	[[ 0. 17.]]	10_100	10	[881.5 173. ]	2	6	34641	20
28	data/processed/gc_blocknumber_17_07_2019/constructs/seq_20/seq_20_6_10_100_3/seq_20_6_10_100_3_mooda_result.csv	129899.05462455387	100	0.9446242173491708	[[ 0. 17.]]	10_100	10	[881.5 173. ]	3	6	34641	20
29	data/processed/gc_blocknumber_17_07_2019/constructs/seq_20/seq_20_6_10_100_4/seq_20_6_10_100_4_mooda_result.csv	131651.0643102579	100	0.9573648087486213	[[ 0. 17.]]	10_100	10	[881.5 173. ]	4	6	34641	20
30	data/processed/gc_blocknumber_17_07_2019/constructs/seq_20/seq_20_7_10_100_0/seq_20_7_10_100_0_mooda_result.csv	128337.70347388633	100	0.9450145684907502	[[ 0. 17.]]	10_100	10	[865. 174.]	0	7	34908	20
31	data/processed/gc_blocknumber_17_07_2019/constructs/seq_20/seq_20_7_10_100_1/seq_20_7_10_100_1_mooda_result.csv	128322.78557049832	100	0.9449047205220598	[[ 0. 17.]]	10_100	10	[865. 174.]	1	7	34908	20
32	data/processed/gc_blocknumber_17_07_2019/constructs/seq_20/seq_20_7_10_100_2/seq_20_7_10_100_2_mooda_result.csv	128319.06195249055	100	0.9448773016640812	[[ 0. 17.]]	10_100	10	[865. 174.]	2	7	34908	20
33	data/processed/gc_blocknumber_17_07_2019/constructs/seq_20/seq_20_7_10_100_3/seq_20_7_10_100_3_mooda_result.csv	129200.29346810363	100	0.9513662491668468	[[ 0. 17.]]	10_100	10	[865. 174.]	3	7	34908	20
34	data/processed/gc_blocknumber_17_07_2019/constructs/seq_20/seq_20_7_10_100_4/seq_20_7_10_100_4_mooda_result.csv	128347.78327860666	100	0.9450887911240872	[[ 0. 17.]]	10_100	10	[865. 174.]	4	7	34908	20
35	data/processed/gc_blocknumber_17_07_2019/constructs/seq_20/seq_20_8_10_100_0/seq_20_8_10_100_0_mooda_result.csv	138258.01181935964	100	0.9444014537089749	[[ 0. 17.]]	10_100	10	[944.5 172. ]	0	8	34523	20
36	data/processed/gc_blocknumber_17_07_2019/constructs/seq_20/seq_20_8_10_100_1/seq_20_8_10_100_1_mooda_result.csv	138254.165636941	100	0.9443751815225055	[[ 0. 17.]]	10_100	10	[944.5 172. ]	1	8	34523	20
37	data/processed/gc_blocknumber_17_07_2019/constructs/seq_20/seq_20_8_10_100_2/seq_20_8_10_100_2_mooda_result.csv	140144.44433787427	100	0.9572871417741032	[[ 0. 17.]]	10_100	10	[944.5 172. ]	2	8	34523	20
38	data/processed/gc_blocknumber_17_07_2019/constructs/seq_20/seq_20_8_10_100_3/seq_20_8_10_100_3_mooda_result.csv	138220.6215047068	100	0.9441460510234587	[[ 0. 17.]]	10_100	10	[944.5 172. ]	3	8	34523	20
39	data/processed/gc_blocknumber_17_07_2019/constructs/seq_20/seq_20_8_10_100_4/seq_20_8_10_100_4_mooda_result.csv	137294.5790619686	100	0.9378205164840151	[[ 0. 17.]]	10_100	10	[944.5 172. ]	4	8	34523	20
40	data/processed/gc_blocknumber_17_07_2019/constructs/seq_20/seq_20_9_10_100_0/seq_20_9_10_100_0_mooda_result.csv	114108.29184115806	100	0.9515209206080457	[[ 0. 17.]]	10_100	10	[759. 175.]	0	9	35001	20
41	data/processed/gc_blocknumber_17_07_2019/constructs/seq_20/seq_20_9_10_100_1/seq_20_9_10_100_1_mooda_result.csv	112605.0209669511	100	0.9389855153095437	[[ 0. 17.]]	10_100	10	[759. 175.]	1	9	35001	20
42	data/processed/gc_blocknumber_17_07_2019/constructs/seq_20/seq_20_9_10_100_2/seq_20_9_10_100_2_mooda_result.csv	113343.81357050544	100	0.94514612473529	[[ 0. 17.]]	10_100	10	[759. 175.]	2	9	35001	20
43	data/processed/gc_blocknumber_17_07_2019/constructs/seq_20/seq_20_9_10_100_3/seq_20_9_10_100_3_mooda_result.csv	113339.24600284535	100	0.9451080369143723	[[ 0. 17.]]	10_100	10	[759. 175.]	3	9	35001	20
44	data/processed/gc_blocknumber_17_07_2019/constructs/seq_20/seq_20_9_10_100_4/seq_20_9_10_100_4_mooda_result.csv	114108.48402946487	100	0.9515225232189662	[[ 0. 17.]]	10_100	10	[759. 175.]	4	9	35001	20
45	data/processed/gc_blocknumber_17_07_2019/constructs/seq_20/seq_20_10_10_100_0/seq_20_10_10_100_0_mooda_result.csv	141626.2722091483	100	0.9445844679971208	[[ 0. 17.]]	10_100	10	[955. 174.]	0	10	34927	20
46	data/processed/gc_blocknumber_17_07_2019/constructs/seq_20/seq_20_10_10_100_1/seq_20_10_10_100_1_mooda_result.csv	142585.72135783732	100	0.9509835685986415	[[ 0. 17.]]	10_100	10	[955. 174.]	1	10	34927	20
47	data/processed/gc_blocknumber_17_07_2019/constructs/seq_20/seq_20_10_10_100_2/seq_20_10_10_100_2_mooda_result.csv	141638.17608555473	100	0.9446638615770483	[[ 0. 17.]]	10_100	10	[955. 174.]	2	10	34927	20
48	data/processed/gc_blocknumber_17_07_2019/constructs/seq_20/seq_20_10_10_100_3/seq_20_10_10_100_3_mooda_result.csv	141644.48919609643	100	0.944705967226441	[[ 0. 17.]]	10_100	10	[955. 174.]	3	10	34927	20
49	data/processed/gc_blocknumber_17_07_2019/constructs/seq_20/seq_20_10_10_100_4/seq_20_10_10_100_4_mooda_result.csv	142599.6915169651	100	0.9510767433685604	[[ 0. 17.]]	10_100	10	[955. 174.]	4	10	34927	20
50	data/processed/gc_blocknumber_17_07_2019/constructs/seq_20/seq_20_1_20_100_0/seq_20_1_20_100_0_mooda_result.csv	154641.55419227158	100	0.9573075944500463	[[ 0. 17.]]	20_100	20	[1035.5 173. ]	0	1	34689	20
51	data/processed/gc_blocknumber_17_07_2019/constructs/seq_20/seq_20_1_20_100_1/seq_20_1_20_100_1_mooda_result.csv	154606.06243392016	100	0.9570878829372665	[[ 0. 17.]]	20_100	20	[1035.5 173. ]	1	1	34689	20
52	data/processed/gc_blocknumber_17_07_2019/constructs/seq_20/seq_20_1_20_100_2/seq_20_1_20_100_2_mooda_result.csv	154629.06931896327	100	0.9572303069182686	[[ 0. 17.]]	20_100	20	[1035.5 173. ]	2	1	34689	20
53	data/processed/gc_blocknumber_17_07_2019/constructs/seq_20/seq_20_1_20_100_3/seq_20_1_20_100_3_mooda_result.csv	153603.908776855	100	0.9508840568587887	[[ 0. 17.]]	20_100	20	[1035.5 173. ]	3	1	34689	20
54	data/processed/gc_blocknumber_17_07_2019/constructs/seq_20/seq_20_1_20_100_4/seq_20_1_20_100_4_mooda_result.csv	154627.22825065558	100	0.9572189097961815	[[ 0. 17.]]	20_100	20	[1035.5 173. ]	4	1	34689	20
55	data/processed/gc_blocknumber_17_07_2019/constructs/seq_20/seq_20_2_20_100_0/seq_20_2_20_100_0_mooda_result.csv	147712.7186615842	100	0.9637418846583428	[[ 0. 17.]]	20_100	20	[982.5 173. ]	0	2	34668	20
56	data/processed/gc_blocknumber_17_07_2019/constructs/seq_20/seq_20_2_20_100_1/seq_20_2_20_100_1_mooda_result.csv	143800.36856767294	100	0.9382160146647938	[[ 0. 17.]]	20_100	20	[982.5 173. ]	1	2	34668	20
57	data/processed/gc_blocknumber_17_07_2019/constructs/seq_20/seq_20_2_20_100_2/seq_20_2_20_100_2_mooda_result.csv	143793.34321787744	100	0.9381701782336885	[[ 0. 17.]]	20_100	20	[982.5 173. ]	2	2	34668	20
58	data/processed/gc_blocknumber_17_07_2019/constructs/seq_20/seq_20_2_20_100_3/seq_20_2_20_100_3_mooda_result.csv	145730.19985859722	100	0.9508070715638887	[[ 0. 17.]]	20_100	20	[982.5 173. ]	3	2	34668	20
59	data/processed/gc_blocknumber_17_07_2019/constructs/seq_20/seq_20_2_20_100_4/seq_20_2_20_100_4_mooda_result.csv	146722.71898174833	100	0.957282697081936	[[ 0. 17.]]	20_100	20	[982.5 173. ]	4	2	34668	20
60	data/processed/gc_blocknumber_17_07_2019/constructs/seq_20/seq_20_3_20_100_0/seq_20_3_20_100_0_mooda_result.csv	157998.93115032665	100	0.9643136307894404	[[ 0. 17.]]	20_100	20	[1037. 175.]	0	3	35176	20
61	data/processed/gc_blocknumber_17_07_2019/constructs/seq_20/seq_20_3_20_100_1/seq_20_3_20_100_1_mooda_result.csv	154928.76499902148	100	0.9455755099240841	[[ 0. 17.]]	20_100	20	[1037. 175.]	1	3	35176	20
62	data/processed/gc_blocknumber_17_07_2019/constructs/seq_20/seq_20_3_20_100_2/seq_20_3_20_100_2_mooda_result.csv	152821.71483674002	100	0.9327155672811056	[[ 0. 17.]]	20_100	20	[1037. 175.]	2	3	35176	20
63	data/processed/gc_blocknumber_17_07_2019/constructs/seq_20/seq_20_3_20_100_3/seq_20_3_20_100_3_mooda_result.csv	154906.7293268351	100	0.9454410197797634	[[ 0. 17.]]	20_100	20	[1037. 175.]	3	3	35176	20
64	data/processed/gc_blocknumber_17_07_2019/constructs/seq_20/seq_20_3_20_100_4/seq_20_3_20_100_4_mooda_result.csv	154896.08430972722	100	0.9453760501307765	[[ 0. 17.]]	20_100	20	[1037. 175.]	4	3	35176	20
65	data/processed/gc_blocknumber_17_07_2019/constructs/seq_20/seq_20_4_20_100_0/seq_20_4_20_100_0_mooda_result.csv	135231.25954444575	100	0.9452170599112719	[[ 0. 17.]]	20_100	20	[905.5 175. ]	0	4	35152	20
66	data/processed/gc_blocknumber_17_07_2019/constructs/seq_20/seq_20_4_20_100_1/seq_20_4_20_100_1_mooda_result.csv	135249.07746506273	100	0.9453416006616578	[[ 0. 17.]]	20_100	20	[905.5 175. ]	1	4	35152	20
67	data/processed/gc_blocknumber_17_07_2019/constructs/seq_20/seq_20_4_20_100_2/seq_20_4_20_100_2_mooda_result.csv	137038.22354224932	100	0.9578470775796946	[[ 0. 17.]]	20_100	20	[905.5 175. ]	2	4	35152	20
68	data/processed/gc_blocknumber_17_07_2019/constructs/seq_20/seq_20_4_20_100_3/seq_20_4_20_100_3_mooda_result.csv	136121.52989458042	100	0.9514397241511469	[[ 0. 17.]]	20_100	20	[905.5 175. ]	3	4	35152	20
69	data/processed/gc_blocknumber_17_07_2019/constructs/seq_20/seq_20_4_20_100_4/seq_20_4_20_100_4_mooda_result.csv	134333.5826948937	100	0.9389426269484913	[[ 0. 17.]]	20_100	20	[905.5 175. ]	4	4	35152	20
70	data/processed/gc_blocknumber_17_07_2019/constructs/seq_20/seq_20_5_20_100_0/seq_20_5_20_100_0_mooda_result.csv	98223.42898930299	100	0.9450557949208439	[[ 0. 17.]]	20_100	20	[662. 174.]	0	5	34817	20
71	data/processed/gc_blocknumber_17_07_2019/constructs/seq_20/seq_20_5_20_100_1/seq_20_5_20_100_1_mooda_result.csv	98900.70306594	100	0.9515721810566321	[[ 0. 17.]]	20_100	20	[662. 174.]	1	5	34817	20
72	data/processed/gc_blocknumber_17_07_2019/constructs/seq_20/seq_20_5_20_100_2/seq_20_5_20_100_2_mooda_result.csv	98893.46153313271	100	0.9515025067170773	[[ 0. 17.]]	20_100	20	[662. 174.]	2	5	34817	20
73	data/processed/gc_blocknumber_17_07_2019/constructs/seq_20/seq_20_5_20_100_3/seq_20_5_20_100_3_mooda_result.csv	98881.69290200736	100	0.9513892749437851	[[ 0. 17.]]	20_100	20	[662. 174.]	3	5	34817	20
74	data/processed/gc_blocknumber_17_07_2019/constructs/seq_20/seq_20_5_20_100_4/seq_20_5_20_100_4_mooda_result.csv	99562.71244865272	100	0.9579416980839063	[[ 0. 17.]]	20_100	20	[662. 174.]	4	5	34817	20
75	data/processed/gc_blocknumber_17_07_2019/constructs/seq_20/seq_20_6_20_100_0/seq_20_6_20_100_0_mooda_result.csv	132534.55738278074	100	0.9637895587560593	[[ 0. 17.]]	20_100	20	[881.5 173. ]	0	6	34641	20
76	data/processed/gc_blocknumber_17_07_2019/constructs/seq_20/seq_20_6_20_100_1/seq_20_6_20_100_1_mooda_result.csv	131679.74274563888	100	0.9575733579536547	[[ 0. 17.]]	20_100	20	[881.5 173. ]	1	6	34641	20
77	data/processed/gc_blocknumber_17_07_2019/constructs/seq_20/seq_20_6_20_100_2/seq_20_6_20_100_2_mooda_result.csv	133432.2656500477	100	0.9703176814727786	[[ 0. 17.]]	20_100	20	[881.5 173. ]	2	6	34641	20
78	data/processed/gc_blocknumber_17_07_2019/constructs/seq_20/seq_20_6_20_100_3/seq_20_6_20_100_3_mooda_result.csv	130791.97579004725	100	0.9511175283247324	[[ 0. 17.]]	20_100	20	[881.5 173. ]	3	6	34641	20
79	data/processed/gc_blocknumber_17_07_2019/constructs/seq_20/seq_20_6_20_100_4/seq_20_6_20_100_4_mooda_result.csv	129915.3017884462	100	0.9447423665113821	[[ 0. 17.]]	20_100	20	[881.5 173. ]	4	6	34641	20
80	data/processed/gc_blocknumber_17_07_2019/constructs/seq_20/seq_20_7_20_100_0/seq_20_7_20_100_0_mooda_result.csv	129219.29331358007	100	0.9515061545125737	[[ 0. 17.]]	20_100	20	[865. 174.]	0	7	34908	20
81	data/processed/gc_blocknumber_17_07_2019/constructs/seq_20/seq_20_7_20_100_1/seq_20_7_20_100_1_mooda_result.csv	129195.12489050846	100	0.9513281903501967	[[ 0. 17.]]	20_100	20	[865. 174.]	1	7	34908	20
82	data/processed/gc_blocknumber_17_07_2019/constructs/seq_20/seq_20_7_20_100_2/seq_20_7_20_100_2_mooda_result.csv	129217.20304995555	100	0.9514907628581831	[[ 0. 17.]]	20_100	20	[865. 174.]	2	7	34908	20
83	data/processed/gc_blocknumber_17_07_2019/constructs/seq_20/seq_20_7_20_100_3/seq_20_7_20_100_3_mooda_result.csv	128353.97124601118	100	0.9451343562167165	[[ 0. 17.]]	20_100	20	[865. 174.]	3	7	34908	20
84	data/processed/gc_blocknumber_17_07_2019/constructs/seq_20/seq_20_7_20_100_4/seq_20_7_20_100_4_mooda_result.csv	129212.48313294208	100	0.9514560077533382	[[ 0. 17.]]	20_100	20	[865. 174.]	4	7	34908	20
85	data/processed/gc_blocknumber_17_07_2019/constructs/seq_20/seq_20_8_20_100_0/seq_20_8_20_100_0_mooda_result.csv	139186.75590912215	100	0.9507454424366683	[[ 0. 17.]]	20_100	20	[944.5 172. ]	0	8	34523	20
86	data/processed/gc_blocknumber_17_07_2019/constructs/seq_20/seq_20_8_20_100_1/seq_20_8_20_100_1_mooda_result.csv	141064.97029731813	100	0.9635749947732586	[[ 0. 17.]]	20_100	20	[944.5 172. ]	1	8	34523	20
87	data/processed/gc_blocknumber_17_07_2019/constructs/seq_20/seq_20_8_20_100_2/seq_20_8_20_100_2_mooda_result.csv	139185.09685870307	100	0.950734109931543	[[ 0. 17.]]	20_100	20	[944.5 172. ]	2	8	34523	20
88	data/processed/gc_blocknumber_17_07_2019/constructs/seq_20/seq_20_8_20_100_3/seq_20_8_20_100_3_mooda_result.csv	139179.2866237474	100	0.9506944218565714	[[ 0. 17.]]	20_100	20	[944.5 172. ]	3	8	34523	20
89	data/processed/gc_blocknumber_17_07_2019/constructs/seq_20/seq_20_8_20_100_4/seq_20_8_20_100_4_mooda_result.csv	140125.2350245311	100	0.9571559283767217	[[ 0. 17.]]	20_100	20	[944.5 172. ]	4	8	34523	20
90	data/processed/gc_blocknumber_17_07_2019/constructs/seq_20/seq_20_9_20_100_0/seq_20_9_20_100_0_mooda_result.csv	112605.12632265544	100	0.9389863938447944	[[ 0. 17.]]	20_100	20	[759. 175.]	0	9	35001	20
91	data/processed/gc_blocknumber_17_07_2019/constructs/seq_20/seq_20_9_20_100_1/seq_20_9_20_100_1_mooda_result.csv	114144.50655838009	100	0.9518229062088699	[[ 0. 17.]]	20_100	20	[759. 175.]	1	9	35001	20
92	data/processed/gc_blocknumber_17_07_2019/constructs/seq_20/seq_20_9_20_100_2/seq_20_9_20_100_2_mooda_result.csv	112609.51994581554	100	0.9390230311854	[[ 0. 17.]]	20_100	20	[759. 175.]	2	9	35001	20
93	data/processed/gc_blocknumber_17_07_2019/constructs/seq_20/seq_20_9_20_100_3/seq_20_9_20_100_3_mooda_result.csv	114881.72143124201	100	0.9579703593272462	[[ 0. 17.]]	20_100	20	[759. 175.]	3	9	35001	20
94	data/processed/gc_blocknumber_17_07_2019/constructs/seq_20/seq_20_9_20_100_4/seq_20_9_20_100_4_mooda_result.csv	114130.65972964602	100	0.9517074409169796	[[ 0. 17.]]	20_100	20	[759. 175.]	4	9	35001	20
95	data/processed/gc_blocknumber_17_07_2019/constructs/seq_20/seq_20_10_20_100_0/seq_20_10_20_100_0_mooda_result.csv	142628.00524351446	100	0.9512655833762261	[[ 0. 17.]]	20_100	20	[955. 174.]	0	10	34927	20
96	data/processed/gc_blocknumber_17_07_2019/constructs/seq_20/seq_20_10_20_100_1/seq_20_10_20_100_1_mooda_result.csv	141656.67453298703	100	0.9447872380230569	[[ 0. 17.]]	20_100	20	[955. 174.]	1	10	34927	20
97	data/processed/gc_blocknumber_17_07_2019/constructs/seq_20/seq_20_10_20_100_2/seq_20_10_20_100_2_mooda_result.csv	142615.87348087406	100	0.9511846698961154	[[ 0. 17.]]	20_100	20	[955. 174.]	2	10	34927	20
98	data/processed/gc_blocknumber_17_07_2019/constructs/seq_20/seq_20_10_20_100_3/seq_20_10_20_100_3_mooda_result.csv	141685.99229518598	100	0.9449827745035247	[[ 0. 17.]]	20_100	20	[955. 174.]	3	10	34927	20
99	data/processed/gc_blocknumber_17_07_2019/constructs/seq_20/seq_20_10_20_100_4/seq_20_10_20_100_4_mooda_result.csv	141665.74327913622	100	0.9448477225406757	[[ 0. 17.]]	20_100	20	[955. 174.]	4	10	34927	20
100	data/processed/gc_blocknumber_17_07_2019/constructs/seq_20/seq_20_1_10_200_0/seq_20_1_10_200_0_mooda_result.csv	155672.99210265375	200	0.9636927045193933	[[ 0. 17.]]	10_200	10	[1035.5 173. ]	0	1	34689	20
101	data/processed/gc_blocknumber_17_07_2019/constructs/seq_20/seq_20_1_10_200_1/seq_20_1_10_200_1_mooda_result.csv	153628.57969480267	200	0.9510367820252985	[[ 0. 17.]]	10_200	10	[1035.5 173. ]	1	1	34689	20
102	data/processed/gc_blocknumber_17_07_2019/constructs/seq_20/seq_20_1_10_200_2/seq_20_1_10_200_2_mooda_result.csv	154638.32409752585	200	0.9572875985682988	[[ 0. 17.]]	10_200	10	[1035.5 173. ]	2	1	34689	20
103	data/processed/gc_blocknumber_17_07_2019/constructs/seq_20/seq_20_1_10_200_3/seq_20_1_10_200_3_mooda_result.csv	153601.69114632698	200	0.9508703286305822	[[ 0. 17.]]	10_200	10	[1035.5 173. ]	3	1	34689	20
104	data/processed/gc_blocknumber_17_07_2019/constructs/seq_20/seq_20_1_10_200_4/seq_20_1_10_200_4_mooda_result.csv	151545.76490742792	200	0.9381431298358771	[[ 0. 17.]]	10_200	10	[1035.5 173. ]	4	1	34689	20
105	data/processed/gc_blocknumber_17_07_2019/constructs/seq_20/seq_20_2_10_200_0/seq_20_2_10_200_0_mooda_result.csv	145760.229994381	200	0.9510030012029816	[[ 0. 17.]]	10_200	10	[982.5 173. ]	0	2	34668	20
106	data/processed/gc_blocknumber_17_07_2019/constructs/seq_20/seq_20_2_10_200_1/seq_20_2_10_200_1_mooda_result.csv	146750.7125303629	200	0.9574653391424474	[[ 0. 17.]]	10_200	10	[982.5 173. ]	1	2	34668	20
107	data/processed/gc_blocknumber_17_07_2019/constructs/seq_20/seq_20_2_10_200_2/seq_20_2_10_200_2_mooda_result.csv	144818.49289661282	200	0.9448586996582033	[[ 0. 17.]]	10_200	10	[982.5 173. ]	2	2	34668	20
108	data/processed/gc_blocknumber_17_07_2019/constructs/seq_20/seq_20_2_10_200_3/seq_20_2_10_200_3_mooda_result.csv	146750.67447281227	200	0.9574650908384699	[[ 0. 17.]]	10_200	10	[982.5 173. ]	3	2	34668	20
109	data/processed/gc_blocknumber_17_07_2019/constructs/seq_20/seq_20_2_10_200_4/seq_20_2_10_200_4_mooda_result.csv	146739.09339278474	200	0.9573895308461196	[[ 0. 17.]]	10_200	10	[982.5 173. ]	4	2	34668	20
110	data/processed/gc_blocknumber_17_07_2019/constructs/seq_20/seq_20_3_10_200_0/seq_20_3_10_200_0_mooda_result.csv	153874.55275486552	200	0.9391413446459818	[[ 0. 17.]]	10_200	10	[1037. 175.]	0	3	35176	20
111	data/processed/gc_blocknumber_17_07_2019/constructs/seq_20/seq_20_3_10_200_1/seq_20_3_10_200_1_mooda_result.csv	153877.36483920418	200	0.9391585076181548	[[ 0. 17.]]	10_200	10	[1037. 175.]	1	3	35176	20
112	data/processed/gc_blocknumber_17_07_2019/constructs/seq_20/seq_20_3_10_200_2/seq_20_3_10_200_2_mooda_result.csv	155976.39614553226	200	0.9519695088408155	[[ 0. 17.]]	10_200	10	[1037. 175.]	2	3	35176	20
113	data/processed/gc_blocknumber_17_07_2019/constructs/seq_20/seq_20_3_10_200_3/seq_20_3_10_200_3_mooda_result.csv	154935.52687346892	200	0.945616779619087	[[ 0. 17.]]	10_200	10	[1037. 175.]	3	3	35176	20
114	data/processed/gc_blocknumber_17_07_2019/constructs/seq_20/seq_20_3_10_200_4/seq_20_3_10_200_4_mooda_result.csv	154915.0986714748	200	0.945492100334917	[[ 0. 17.]]	10_200	10	[1037. 175.]	4	3	35176	20
115	data/processed/gc_blocknumber_17_07_2019/constructs/seq_20/seq_20_4_10_200_0/seq_20_4_10_200_0_mooda_result.csv	136145.17905098482	200	0.9516050231076252	[[ 0. 17.]]	10_200	10	[905.5 175. ]	0	4	35152	20
116	data/processed/gc_blocknumber_17_07_2019/constructs/seq_20/seq_20_4_10_200_1/seq_20_4_10_200_1_mooda_result.csv	135223.81863208345	200	0.9451650506544635	[[ 0. 17.]]	10_200	10	[905.5 175. ]	1	4	35152	20
117	data/processed/gc_blocknumber_17_07_2019/constructs/seq_20/seq_20_4_10_200_2/seq_20_4_10_200_2_mooda_result.csv	136141.08142638757	200	0.9515763822098957	[[ 0. 17.]]	10_200	10	[905.5 175. ]	2	4	35152	20
118	data/processed/gc_blocknumber_17_07_2019/constructs/seq_20/seq_20_4_10_200_3/seq_20_4_10_200_3_mooda_result.csv	136145.85286544447	200	0.9516097328243328	[[ 0. 17.]]	10_200	10	[905.5 175. ]	3	4	35152	20
119	data/processed/gc_blocknumber_17_07_2019/constructs/seq_20/seq_20_4_10_200_4/seq_20_4_10_200_4_mooda_result.csv	137050.15937326392	200	0.9579305046744152	[[ 0. 17.]]	10_200	10	[905.5 175. ]	4	4	35152	20
120	data/processed/gc_blocknumber_17_07_2019/constructs/seq_20/seq_20_5_10_200_0/seq_20_5_10_200_0_mooda_result.csv	98918.87933108654	200	0.9517470638201796	[[ 0. 17.]]	10_200	10	[662. 174.]	0	5	34817	20
121	data/processed/gc_blocknumber_17_07_2019/constructs/seq_20/seq_20_5_10_200_1/seq_20_5_10_200_1_mooda_result.csv	98923.71932182167	200	0.9517936317453545	[[ 0. 17.]]	10_200	10	[662. 174.]	1	5	34817	20
122	data/processed/gc_blocknumber_17_07_2019/constructs/seq_20/seq_20_5_10_200_2/seq_20_5_10_200_2_mooda_result.csv	98222.0626501971	200	0.945042648702033	[[ 0. 17.]]	10_200	10	[662. 174.]	2	5	34817	20
123	data/processed/gc_blocknumber_17_07_2019/constructs/seq_20/seq_20_5_10_200_3/seq_20_5_10_200_3_mooda_result.csv	98232.04657428343	200	0.9451387089333946	[[ 0. 17.]]	10_200	10	[662. 174.]	3	5	34817	20
124	data/processed/gc_blocknumber_17_07_2019/constructs/seq_20/seq_20_5_10_200_4/seq_20_5_10_200_4_mooda_result.csv	98210.61560729104	200	0.9449325110867574	[[ 0. 17.]]	10_200	10	[662. 174.]	4	5	34817	20
125	data/processed/gc_blocknumber_17_07_2019/constructs/seq_20/seq_20_6_10_200_0/seq_20_6_10_200_0_mooda_result.csv	133467.20620678432	200	0.9705717687419777	[[ 0. 17.]]	10_200	10	[881.5 173. ]	0	6	34641	20
126	data/processed/gc_blocknumber_17_07_2019/constructs/seq_20/seq_20_6_10_200_1/seq_20_6_10_200_1_mooda_result.csv	130789.87115282638	200	0.9511022234305335	[[ 0. 17.]]	10_200	10	[881.5 173. ]	1	6	34641	20
127	data/processed/gc_blocknumber_17_07_2019/constructs/seq_20/seq_20_6_10_200_2/seq_20_6_10_200_2_mooda_result.csv	130823.464384364	200	0.9513465129685995	[[ 0. 17.]]	10_200	10	[881.5 173. ]	2	6	34641	20
128	data/processed/gc_blocknumber_17_07_2019/constructs/seq_20/seq_20_6_10_200_3/seq_20_6_10_200_3_mooda_result.csv	130811.45263356631	200	0.9512591636747263	[[ 0. 17.]]	10_200	10	[881.5 173. ]	3	6	34641	20
129	data/processed/gc_blocknumber_17_07_2019/constructs/seq_20/seq_20_6_10_200_4/seq_20_6_10_200_4_mooda_result.csv	131673.31286559312	200	0.9575265999505005	[[ 0. 17.]]	10_200	10	[881.5 173. ]	4	6	34641	20
130	data/processed/gc_blocknumber_17_07_2019/constructs/seq_20/seq_20_7_10_200_0/seq_20_7_10_200_0_mooda_result.csv	130097.46034045056	200	0.9579725366551346	[[ 0. 17.]]	10_200	10	[865. 174.]	0	7	34908	20
131	data/processed/gc_blocknumber_17_07_2019/constructs/seq_20/seq_20_7_10_200_1/seq_20_7_10_200_1_mooda_result.csv	128366.4504909726	200	0.9452262471261926	[[ 0. 17.]]	10_200	10	[865. 174.]	1	7	34908	20
132	data/processed/gc_blocknumber_17_07_2019/constructs/seq_20/seq_20_7_10_200_2/seq_20_7_10_200_2_mooda_result.csv	128361.12346179753	200	0.945187021551471	[[ 0. 17.]]	10_200	10	[865. 174.]	2	7	34908	20
133	data/processed/gc_blocknumber_17_07_2019/constructs/seq_20/seq_20_7_10_200_3/seq_20_7_10_200_3_mooda_result.csv	130115.40719846077	200	0.958104688328565	[[ 0. 17.]]	10_200	10	[865. 174.]	3	7	34908	20
134	data/processed/gc_blocknumber_17_07_2019/constructs/seq_20/seq_20_7_10_200_4/seq_20_7_10_200_4_mooda_result.csv	128385.21293912854	200	0.9453644043969555	[[ 0. 17.]]	10_200	10	[865. 174.]	4	7	34908	20
135	data/processed/gc_blocknumber_17_07_2019/constructs/seq_20/seq_20_8_10_200_0/seq_20_8_10_200_0_mooda_result.csv	139187.51936958465	200	0.9507506574195915	[[ 0. 17.]]	10_200	10	[944.5 172. ]	0	8	34523	20
136	data/processed/gc_blocknumber_17_07_2019/constructs/seq_20/seq_20_8_10_200_1/seq_20_8_10_200_1_mooda_result.csv	139189.63646415583	200	0.9507651186950312	[[ 0. 17.]]	10_200	10	[944.5 172. ]	1	8	34523	20
137	data/processed/gc_blocknumber_17_07_2019/constructs/seq_20/seq_20_8_10_200_2/seq_20_8_10_200_2_mooda_result.csv	139231.59902200638	200	0.9510517530832588	[[ 0. 17.]]	10_200	10	[944.5 172. ]	2	8	34523	20
138	data/processed/gc_blocknumber_17_07_2019/constructs/seq_20/seq_20_8_10_200_3/seq_20_8_10_200_3_mooda_result.csv	140138.88586301962	200	0.9572491734013191	[[ 0. 17.]]	10_200	10	[944.5 172. ]	3	8	34523	20
139	data/processed/gc_blocknumber_17_07_2019/constructs/seq_20/seq_20_8_10_200_4/seq_20_8_10_200_4_mooda_result.csv	138281.78578448403	200	0.9445638469542447	[[ 0. 17.]]	10_200	10	[944.5 172. ]	4	8	34523	20
140	data/processed/gc_blocknumber_17_07_2019/constructs/seq_20/seq_20_9_10_200_0/seq_20_9_10_200_0_mooda_result.csv	114896.39416133237	200	0.958092711606981	[[ 0. 17.]]	10_200	10	[759. 175.]	0	9	35001	20
141	data/processed/gc_blocknumber_17_07_2019/constructs/seq_20/seq_20_9_10_200_1/seq_20_9_10_200_1_mooda_result.csv	113407.33878097295	200	0.945675845807883	[[ 0. 17.]]	10_200	10	[759. 175.]	1	9	35001	20
142	data/processed/gc_blocknumber_17_07_2019/constructs/seq_20/seq_20_9_10_200_2/seq_20_9_10_200_2_mooda_result.csv	114158.7210982407	200	0.951941437753212	[[ 0. 17.]]	10_200	10	[759. 175.]	2	9	35001	20
143	data/processed/gc_blocknumber_17_07_2019/constructs/seq_20/seq_20_9_10_200_3/seq_20_9_10_200_3_mooda_result.csv	114137.95677935901	200	0.9517682892159821	[[ 0. 17.]]	10_200	10	[759. 175.]	3	9	35001	20
144	data/processed/gc_blocknumber_17_07_2019/constructs/seq_20/seq_20_9_10_200_4/seq_20_9_10_200_4_mooda_result.csv	114146.34689095199	200	0.9518382522885874	[[ 0. 17.]]	10_200	10	[759. 175.]	4	9	35001	20
145	data/processed/gc_blocknumber_17_07_2019/constructs/seq_20/seq_20_10_10_200_0/seq_20_10_10_200_0_mooda_result.csv	141682.49043451488	200	0.9449594186448453	[[ 0. 17.]]	10_200	10	[955. 174.]	0	10	34927	20
146	data/processed/gc_blocknumber_17_07_2019/constructs/seq_20/seq_20_10_10_200_1/seq_20_10_10_200_1_mooda_result.csv	142629.45518016562	200	0.9512752538110889	[[ 0. 17.]]	10_200	10	[955. 174.]	1	10	34927	20
147	data/processed/gc_blocknumber_17_07_2019/constructs/seq_20/seq_20_10_10_200_2/seq_20_10_10_200_2_mooda_result.csv	143583.32916374083	200	0.9576371705321695	[[ 0. 17.]]	10_200	10	[955. 174.]	2	10	34927	20
148	data/processed/gc_blocknumber_17_07_2019/constructs/seq_20/seq_20_10_10_200_3/seq_20_10_10_200_3_mooda_result.csv	141722.27212536448	200	0.945224744891883	[[ 0. 17.]]	10_200	10	[955. 174.]	3	10	34927	20
149	data/processed/gc_blocknumber_17_07_2019/constructs/seq_20/seq_20_10_10_200_4/seq_20_10_10_200_4_mooda_result.csv	142649.31477562484	200	0.9514077085111871	[[ 0. 17.]]	10_200	10	[955. 174.]	4	10	34927	20
150	data/processed/gc_blocknumber_17_07_2019/constructs/seq_20/seq_20_1_20_200_0/seq_20_1_20_200_0_mooda_result.csv	154681.3445493476	200	0.9575539164119129	[[ 0. 17.]]	20_200	20	[1035.5 173. ]	0	1	34689	20
151	data/processed/gc_blocknumber_17_07_2019/constructs/seq_20/seq_20_1_20_200_1/seq_20_1_20_200_1_mooda_result.csv	153625.05551334668	200	0.9510149656015716	[[ 0. 17.]]	20_200	20	[1035.5 173. ]	1	1	34689	20
152	data/processed/gc_blocknumber_17_07_2019/constructs/seq_20/seq_20_1_20_200_2/seq_20_1_20_200_2_mooda_result.csv	153676.2836456196	200	0.9513320930407682	[[ 0. 17.]]	20_200	20	[1035.5 173. ]	2	1	34689	20
153	data/processed/gc_blocknumber_17_07_2019/constructs/seq_20/seq_20_1_20_200_3/seq_20_1_20_200_3_mooda_result.csv	154654.81377945864	200	0.9573896778433473	[[ 0. 17.]]	20_200	20	[1035.5 173. ]	3	1	34689	20
154	data/processed/gc_blocknumber_17_07_2019/constructs/seq_20/seq_20_1_20_200_4/seq_20_1_20_200_4_mooda_result.csv	154657.61805535198	200	0.9574070376960961	[[ 0. 17.]]	20_200	20	[1035.5 173. ]	4	1	34689	20
155	data/processed/gc_blocknumber_17_07_2019/constructs/seq_20/seq_20_2_20_200_0/seq_20_2_20_200_0_mooda_result.csv	145812.06279413024	200	0.9513411808842581	[[ 0. 17.]]	20_200	20	[982.5 173. ]	0	2	34668	20
156	data/processed/gc_blocknumber_17_07_2019/constructs/seq_20/seq_20_2_20_200_1/seq_20_2_20_200_1_mooda_result.csv	145768.99413555025	200	0.9510601822636541	[[ 0. 17.]]	20_200	20	[982.5 173. ]	1	2	34668	20
157	data/processed/gc_blocknumber_17_07_2019/constructs/seq_20/seq_20_2_20_200_2/seq_20_2_20_200_2_mooda_result.csv	146739.00841811087	200	0.9573889764344677	[[ 0. 17.]]	20_200	20	[982.5 173. ]	2	2	34668	20
158	data/processed/gc_blocknumber_17_07_2019/constructs/seq_20/seq_20_2_20_200_3/seq_20_2_20_200_3_mooda_result.csv	147738.20070529866	200	0.9639081405708793	[[ 0. 17.]]	20_200	20	[982.5 173. ]	3	2	34668	20
159	data/processed/gc_blocknumber_17_07_2019/constructs/seq_20/seq_20_2_20_200_4/seq_20_2_20_200_4_mooda_result.csv	147750.8537099822	200	0.9639906942649065	[[ 0. 17.]]	20_200	20	[982.5 173. ]	4	2	34668	20
160	data/processed/gc_blocknumber_17_07_2019/constructs/seq_20/seq_20_3_20_200_0/seq_20_3_20_200_0_mooda_result.csv	156983.96711067378	200	0.9581190087684398	[[ 0. 17.]]	20_200	20	[1037. 175.]	0	3	35176	20
161	data/processed/gc_blocknumber_17_07_2019/constructs/seq_20/seq_20_3_20_200_1/seq_20_3_20_200_1_mooda_result.csv	157028.65218971221	200	0.9583917348590275	[[ 0. 17.]]	20_200	20	[1037. 175.]	1	3	35176	20
162	data/processed/gc_blocknumber_17_07_2019/constructs/seq_20/seq_20_3_20_200_2/seq_20_3_20_200_2_mooda_result.csv	154942.00619415837	200	0.9456563248059664	[[ 0. 17.]]	20_200	20	[1037. 175.]	2	3	35176	20
163	data/processed/gc_blocknumber_17_07_2019/constructs/seq_20/seq_20_3_20_200_3/seq_20_3_20_200_3_mooda_result.csv	157014.0757501301	200	0.95830277059025	[[ 0. 17.]]	20_200	20	[1037. 175.]	3	3	35176	20
164	data/processed/gc_blocknumber_17_07_2019/constructs/seq_20/seq_20_3_20_200_4/seq_20_3_20_200_4_mooda_result.csv	155965.73246754863	200	0.951904425299053	[[ 0. 17.]]	20_200	20	[1037. 175.]	4	3	35176	20
165	data/processed/gc_blocknumber_17_07_2019/constructs/seq_20/seq_20_4_20_200_0/seq_20_4_20_200_0_mooda_result.csv	136175.31921339076	200	0.9518156918227622	[[ 0. 17.]]	20_200	20	[905.5 175. ]	0	4	35152	20
166	data/processed/gc_blocknumber_17_07_2019/constructs/seq_20/seq_20_4_20_200_1/seq_20_4_20_200_1_mooda_result.csv	137075.57756706895	200	0.9581081685555148	[[ 0. 17.]]	20_200	20	[905.5 175. ]	1	4	35152	20
167	data/processed/gc_blocknumber_17_07_2019/constructs/seq_20/seq_20_4_20_200_2/seq_20_4_20_200_2_mooda_result.csv	136145.57541706794	200	0.9516077935616237	[[ 0. 17.]]	20_200	20	[905.5 175. ]	2	4	35152	20
168	data/processed/gc_blocknumber_17_07_2019/constructs/seq_20/seq_20_4_20_200_3/seq_20_4_20_200_3_mooda_result.csv	136159.4323224694	200	0.9517046482639104	[[ 0. 17.]]	20_200	20	[905.5 175. ]	3	4	35152	20
169	data/processed/gc_blocknumber_17_07_2019/constructs/seq_20/seq_20_4_20_200_4/seq_20_4_20_200_4_mooda_result.csv	137060.13810053802	200	0.9580002523295614	[[ 0. 17.]]	20_200	20	[905.5 175. ]	4	4	35152	20
170	data/processed/gc_blocknumber_17_07_2019/constructs/seq_20/seq_20_5_20_200_0/seq_20_5_20_200_0_mooda_result.csv	98914.03044860804	200	0.9517004103431798	[[ 0. 17.]]	20_200	20	[662. 174.]	0	5	34817	20
171	data/processed/gc_blocknumber_17_07_2019/constructs/seq_20/seq_20_5_20_200_1/seq_20_5_20_200_1_mooda_result.csv	98260.70383745476	200	0.9454144345205107	[[ 0. 17.]]	20_200	20	[662. 174.]	1	5	34817	20
172	data/processed/gc_blocknumber_17_07_2019/constructs/seq_20/seq_20_5_20_200_2/seq_20_5_20_200_2_mooda_result.csv	99600.3187276533	200	0.9583035265423567	[[ 0. 17.]]	20_200	20	[662. 174.]	2	5	34817	20
173	data/processed/gc_blocknumber_17_07_2019/constructs/seq_20/seq_20_5_20_200_3/seq_20_5_20_200_3_mooda_result.csv	98261.1948291327	200	0.9454191585923056	[[ 0. 17.]]	20_200	20	[662. 174.]	3	5	34817	20
174	data/processed/gc_blocknumber_17_07_2019/constructs/seq_20/seq_20_5_20_200_4/seq_20_5_20_200_4_mooda_result.csv	98912.95727632804	200	0.9516900848262171	[[ 0. 17.]]	20_200	20	[662. 174.]	4	5	34817	20
175	data/processed/gc_blocknumber_17_07_2019/constructs/seq_20/seq_20_6_20_200_0/seq_20_6_20_200_0_mooda_result.csv	132571.8545266064	200	0.9640607830955858	[[ 0. 17.]]	20_200	20	[881.5 173. ]	0	6	34641	20
176	data/processed/gc_blocknumber_17_07_2019/constructs/seq_20/seq_20_6_20_200_1/seq_20_6_20_200_1_mooda_result.csv	130834.03284599449	200	0.951423366682625	[[ 0. 17.]]	20_200	20	[881.5 173. ]	1	6	34641	20
177	data/processed/gc_blocknumber_17_07_2019/constructs/seq_20/seq_20_6_20_200_2/seq_20_6_20_200_2_mooda_result.csv	131690.87907709653	200	0.957654341209597	[[ 0. 17.]]	20_200	20	[881.5 173. ]	2	6	34641	20
178	data/processed/gc_blocknumber_17_07_2019/constructs/seq_20/seq_20_6_20_200_3/seq_20_6_20_200_3_mooda_result.csv	129961.56054906931	200	0.9450787596104346	[[ 0. 17.]]	20_200	20	[881.5 173. ]	3	6	34641	20
179	data/processed/gc_blocknumber_17_07_2019/constructs/seq_20/seq_20_6_20_200_4/seq_20_6_20_200_4_mooda_result.csv	130797.34732192347	200	0.9511565900339127	[[ 0. 17.]]	20_200	20	[881.5 173. ]	4	6	34641	20
180	data/processed/gc_blocknumber_17_07_2019/constructs/seq_20/seq_20_7_20_200_0/seq_20_7_20_200_0_mooda_result.csv	129252.62907238306	200	0.951751622343677	[[ 0. 17.]]	20_200	20	[865. 174.]	0	7	34908	20
181	data/processed/gc_blocknumber_17_07_2019/constructs/seq_20/seq_20_7_20_200_1/seq_20_7_20_200_1_mooda_result.csv	128375.94542633592	200	0.9452961630745254	[[ 0. 17.]]	20_200	20	[865. 174.]	1	7	34908	20
182	data/processed/gc_blocknumber_17_07_2019/constructs/seq_20/seq_20_7_20_200_2/seq_20_7_20_200_2_mooda_result.csv	129234.4903556471	200	0.9516180579186856	[[ 0. 17.]]	20_200	20	[865. 174.]	2	7	34908	20
183	data/processed/gc_blocknumber_17_07_2019/constructs/seq_20/seq_20_7_20_200_3/seq_20_7_20_200_3_mooda_result.csv	129261.29435670636	200	0.9518154291572943	[[ 0. 17.]]	20_200	20	[865. 174.]	3	7	34908	20
184	data/processed/gc_blocknumber_17_07_2019/constructs/seq_20/seq_20_7_20_200_4/seq_20_7_20_200_4_mooda_result.csv	128373.01840251542	200	0.9452746099371556	[[ 0. 17.]]	20_200	20	[865. 174.]	4	7	34908	20
185	data/processed/gc_blocknumber_17_07_2019/constructs/seq_20/seq_20_8_20_200_0/seq_20_8_20_200_0_mooda_result.csv	140164.75429600565	200	0.9574258733653624	[[ 0. 17.]]	20_200	20	[944.5 172. ]	0	8	34523	20
186	data/processed/gc_blocknumber_17_07_2019/constructs/seq_20/seq_20_8_20_200_1/seq_20_8_20_200_1_mooda_result.csv	140168.17790834085	200	0.9574492590948673	[[ 0. 17.]]	20_200	20	[944.5 172. ]	1	8	34523	20
187	data/processed/gc_blocknumber_17_07_2019/constructs/seq_20/seq_20_8_20_200_2/seq_20_8_20_200_2_mooda_result.csv	139216.54594407132	200	0.9509489297568013	[[ 0. 17.]]	20_200	20	[944.5 172. ]	2	8	34523	20
188	data/processed/gc_blocknumber_17_07_2019/constructs/seq_20/seq_20_8_20_200_3/seq_20_8_20_200_3_mooda_result.csv	140188.23945454866	200	0.9575862938543941	[[ 0. 17.]]	20_200	20	[944.5 172. ]	3	8	34523	20
189	data/processed/gc_blocknumber_17_07_2019/constructs/seq_20/seq_20_8_20_200_4/seq_20_8_20_200_4_mooda_result.csv	140158.94035831388	200	0.9573861599980455	[[ 0. 17.]]	20_200	20	[944.5 172. ]	4	8	34523	20
190	data/processed/gc_blocknumber_17_07_2019/constructs/seq_20/seq_20_9_20_200_0/seq_20_9_20_200_0_mooda_result.csv	114156.86025495367	200	0.9519259206396964	[[ 0. 17.]]	20_200	20	[759. 175.]	0	9	35001	20
191	data/processed/gc_blocknumber_17_07_2019/constructs/seq_20/seq_20_9_20_200_1/seq_20_9_20_200_1_mooda_result.csv	114170.60898176275	200	0.9520405678838141	[[ 0. 17.]]	20_200	20	[759. 175.]	1	9	35001	20
192	data/processed/gc_blocknumber_17_07_2019/constructs/seq_20/seq_20_9_20_200_2/seq_20_9_20_200_2_mooda_result.csv	114911.55302507187	200	0.9582191176353952	[[ 0. 17.]]	20_200	20	[759. 175.]	2	9	35001	20
193	data/processed/gc_blocknumber_17_07_2019/constructs/seq_20/seq_20_9_20_200_3/seq_20_9_20_200_3_mooda_result.csv	114160.32005663004	200	0.9519547710731145	[[ 0. 17.]]	20_200	20	[759. 175.]	3	9	35001	20
194	data/processed/gc_blocknumber_17_07_2019/constructs/seq_20/seq_20_9_20_200_4/seq_20_9_20_200_4_mooda_result.csv	113410.23234896683	200	0.9456999745581864	[[ 0. 17.]]	20_200	20	[759. 175.]	4	9	35001	20
195	data/processed/gc_blocknumber_17_07_2019/constructs/seq_20/seq_20_10_20_200_0/seq_20_10_20_200_0_mooda_result.csv	142677.37728199852	200	0.9515948729916198	[[ 0. 17.]]	20_200	20	[955. 174.]	0	10	34927	20
196	data/processed/gc_blocknumber_17_07_2019/constructs/seq_20/seq_20_10_20_200_1/seq_20_10_20_200_1_mooda_result.csv	141734.6442650149	200	0.9453072615801175	[[ 0. 17.]]	20_200	20	[955. 174.]	1	10	34927	20
197	data/processed/gc_blocknumber_17_07_2019/constructs/seq_20/seq_20_10_20_200_2/seq_20_10_20_200_2_mooda_result.csv	144585.44365619187	200	0.9643208300676418	[[ 0. 17.]]	20_200	20	[955. 174.]	2	10	34927	20
198	data/processed/gc_blocknumber_17_07_2019/constructs/seq_20/seq_20_10_20_200_3/seq_20_10_20_200_3_mooda_result.csv	142665.46772278548	200	0.9515154415098909	[[ 0. 17.]]	20_200	20	[955. 174.]	3	10	34927	20
199	data/processed/gc_blocknumber_17_07_2019/constructs/seq_20/seq_20_10_20_200_4/seq_20_10_20_200_4_mooda_result.csv	142668.66224924053	200	0.9515367475855573	[[ 0. 17.]]	20_200	20	[955. 174.]	4	10	34927	20
