## Supplementary Tables for "Design and assembly of DNA molecules using multi-objective optimisation": archive_gc_blockvariance_blocknumber_seq_5_hypervolume.csv

	filename	hypervolume	iterations	normalised_hypervolume	null_point	parameter_setting	population_size	reference_points	run	sequence_id	sequence_length	transcription_units
0	data/processed/gc_blockvariance_blocknumber_17_07_2019/constructs/seq_5/seq_5_1_10_100_0/seq_5_1_10_100_0_mooda_result.csv	5398255574.454193	100	0.9589917339206734	[[0. 4. 0.]]	10_100	10	[1.695e+02 4.500e+01 8.100e+05]	0	1	9035	5
1	data/processed/gc_blockvariance_blocknumber_17_07_2019/constructs/seq_5/seq_5_1_10_100_1/seq_5_1_10_100_1_mooda_result.csv	5269509707.744818	100	0.9361202302936471	[[0. 4. 0.]]	10_100	10	[1.695e+02 4.500e+01 8.100e+05]	1	1	9035	5
2	data/processed/gc_blockvariance_blocknumber_17_07_2019/constructs/seq_5/seq_5_1_10_100_2/seq_5_1_10_100_2_mooda_result.csv	5271303263.304287	100	0.9364388526582491	[[0. 4. 0.]]	10_100	10	[1.695e+02 4.500e+01 8.100e+05]	2	1	9035	5
3	data/processed/gc_blockvariance_blocknumber_17_07_2019/constructs/seq_5/seq_5_1_10_100_3/seq_5_1_10_100_3_mooda_result.csv	5274204193.195119	100	0.9369541983560624	[[0. 4. 0.]]	10_100	10	[1.695e+02 4.500e+01 8.100e+05]	3	1	9035	5
4	data/processed/gc_blockvariance_blocknumber_17_07_2019/constructs/seq_5/seq_5_1_10_100_4/seq_5_1_10_100_4_mooda_result.csv	5229808012.669205	100	0.9290672857127487	[[0. 4. 0.]]	10_100	10	[1.695e+02 4.500e+01 8.100e+05]	4	1	9035	5
5	data/processed/gc_blockvariance_blocknumber_17_07_2019/constructs/seq_5/seq_5_2_10_100_0/seq_5_2_10_100_0_mooda_result.csv	3676851598.5551453	100	0.9296176451319254	[[0. 4. 0.]]	10_100	10	[1.285e+02 4.200e+01 8.100e+05]	0	2	8583	5
6	data/processed/gc_blockvariance_blocknumber_17_07_2019/constructs/seq_5/seq_5_2_10_100_1/seq_5_2_10_100_1_mooda_result.csv	3677019985.272538	100	0.929660218311587	[[0. 4. 0.]]	10_100	10	[1.285e+02 4.200e+01 8.100e+05]	1	2	8583	5
7	data/processed/gc_blockvariance_blocknumber_17_07_2019/constructs/seq_5/seq_5_2_10_100_2/seq_5_2_10_100_2_mooda_result.csv	3681479935.6700006	100	0.9307878266674758	[[0. 4. 0.]]	10_100	10	[1.285e+02 4.200e+01 8.100e+05]	2	2	8583	5
8	data/processed/gc_blockvariance_blocknumber_17_07_2019/constructs/seq_5/seq_5_2_10_100_3/seq_5_2_10_100_3_mooda_result.csv	3680580191.869649	100	0.9305603446246233	[[0. 4. 0.]]	10_100	10	[1.285e+02 4.200e+01 8.100e+05]	3	2	8583	5
9	data/processed/gc_blockvariance_blocknumber_17_07_2019/constructs/seq_5/seq_5_2_10_100_4/seq_5_2_10_100_4_mooda_result.csv	3781890988.359803	100	0.9561747327866655	[[0. 4. 0.]]	10_100	10	[1.285e+02 4.200e+01 8.100e+05]	4	2	8583	5
10	data/processed/gc_blockvariance_blocknumber_17_07_2019/constructs/seq_5/seq_5_3_10_100_0/seq_5_3_10_100_0_mooda_result.csv	6874086170.789702	100	0.9299283516083071	[[0. 4. 0.]]	10_100	10	[2.34e+02 4.30e+01 8.10e+05]	0	3	8769	5
11	data/processed/gc_blockvariance_blocknumber_17_07_2019/constructs/seq_5/seq_5_3_10_100_1/seq_5_3_10_100_1_mooda_result.csv	6889057439.3358135	100	0.9319536691173791	[[0. 4. 0.]]	10_100	10	[2.34e+02 4.30e+01 8.10e+05]	1	3	8769	5
12	data/processed/gc_blockvariance_blocknumber_17_07_2019/constructs/seq_5/seq_5_3_10_100_2/seq_5_3_10_100_2_mooda_result.csv	6874693634.529517	100	0.9300105294775093	[[0. 4. 0.]]	10_100	10	[2.34e+02 4.30e+01 8.10e+05]	2	3	8769	5
13	data/processed/gc_blockvariance_blocknumber_17_07_2019/constructs/seq_5/seq_5_3_10_100_3/seq_5_3_10_100_3_mooda_result.csv	6885346053.355615	100	0.9314515917559671	[[0. 4. 0.]]	10_100	10	[2.34e+02 4.30e+01 8.10e+05]	3	3	8769	5
14	data/processed/gc_blockvariance_blocknumber_17_07_2019/constructs/seq_5/seq_5_3_10_100_4/seq_5_3_10_100_4_mooda_result.csv	6883168807.344959	100	0.9311570532902816	[[0. 4. 0.]]	10_100	10	[2.34e+02 4.30e+01 8.10e+05]	4	3	8769	5
15	data/processed/gc_blockvariance_blocknumber_17_07_2019/constructs/seq_5/seq_5_4_10_100_0/seq_5_4_10_100_0_mooda_result.csv	5162141244.076709	100	0.9311146002741155	[[0. 4. 0.]]	10_100	10	[1.755e+02 4.300e+01 8.100e+05]	0	4	8651	5
16	data/processed/gc_blockvariance_blocknumber_17_07_2019/constructs/seq_5/seq_5_4_10_100_1/seq_5_4_10_100_1_mooda_result.csv	5167380019.125691	100	0.932059537598575	[[0. 4. 0.]]	10_100	10	[1.755e+02 4.300e+01 8.100e+05]	1	4	8651	5
17	data/processed/gc_blockvariance_blocknumber_17_07_2019/constructs/seq_5/seq_5_4_10_100_2/seq_5_4_10_100_2_mooda_result.csv	5173624996.804583	100	0.9331859674307447	[[0. 4. 0.]]	10_100	10	[1.755e+02 4.300e+01 8.100e+05]	2	4	8651	5
18	data/processed/gc_blockvariance_blocknumber_17_07_2019/constructs/seq_5/seq_5_4_10_100_3/seq_5_4_10_100_3_mooda_result.csv	5314486817.41536	100	0.9585937374994901	[[0. 4. 0.]]	10_100	10	[1.755e+02 4.300e+01 8.100e+05]	3	4	8651	5
19	data/processed/gc_blockvariance_blocknumber_17_07_2019/constructs/seq_5/seq_5_4_10_100_4/seq_5_4_10_100_4_mooda_result.csv	5172586754.451802	100	0.9329986957991506	[[0. 4. 0.]]	10_100	10	[1.755e+02 4.300e+01 8.100e+05]	4	4	8651	5
20	data/processed/gc_blockvariance_blocknumber_17_07_2019/constructs/seq_5/seq_5_5_10_100_0/seq_5_5_10_100_0_mooda_result.csv	8401578538.037855	100	0.9327625164355021	[[0. 4. 0.]]	10_100	10	[2.78e+02 4.40e+01 8.10e+05]	0	5	8917	5
21	data/processed/gc_blockvariance_blocknumber_17_07_2019/constructs/seq_5/seq_5_5_10_100_1/seq_5_5_10_100_1_mooda_result.csv	8399116408.648123	100	0.9324891651843107	[[0. 4. 0.]]	10_100	10	[2.78e+02 4.40e+01 8.10e+05]	1	5	8917	5
22	data/processed/gc_blockvariance_blocknumber_17_07_2019/constructs/seq_5/seq_5_5_10_100_2/seq_5_5_10_100_2_mooda_result.csv	8369095818.916755	100	0.9291562104668215	[[0. 4. 0.]]	10_100	10	[2.78e+02 4.40e+01 8.10e+05]	2	5	8917	5
23	data/processed/gc_blockvariance_blocknumber_17_07_2019/constructs/seq_5/seq_5_5_10_100_3/seq_5_5_10_100_3_mooda_result.csv	8409746508.76655	100	0.9336693432772171	[[0. 4. 0.]]	10_100	10	[2.78e+02 4.40e+01 8.10e+05]	3	5	8917	5
24	data/processed/gc_blockvariance_blocknumber_17_07_2019/constructs/seq_5/seq_5_5_10_100_4/seq_5_5_10_100_4_mooda_result.csv	8395804358.298438	100	0.9321214537590414	[[0. 4. 0.]]	10_100	10	[2.78e+02 4.40e+01 8.10e+05]	4	5	8917	5
25	data/processed/gc_blockvariance_blocknumber_17_07_2019/constructs/seq_5/seq_5_6_10_100_0/seq_5_6_10_100_0_mooda_result.csv	7568469181.306521	100	0.9593212641400514	[[0. 4. 0.]]	10_100	10	[2.435e+02 4.400e+01 8.100e+05]	0	6	8896	5
26	data/processed/gc_blockvariance_blocknumber_17_07_2019/constructs/seq_5/seq_5_6_10_100_1/seq_5_6_10_100_1_mooda_result.csv	7359887392.417353	100	0.9328830319691425	[[0. 4. 0.]]	10_100	10	[2.435e+02 4.400e+01 8.100e+05]	1	6	8896	5
27	data/processed/gc_blockvariance_blocknumber_17_07_2019/constructs/seq_5/seq_5_6_10_100_2/seq_5_6_10_100_2_mooda_result.csv	7365519800.510239	100	0.9335969529381497	[[0. 4. 0.]]	10_100	10	[2.435e+02 4.400e+01 8.100e+05]	2	6	8896	5
28	data/processed/gc_blockvariance_blocknumber_17_07_2019/constructs/seq_5/seq_5_6_10_100_3/seq_5_6_10_100_3_mooda_result.csv	7336359548.7975855	100	0.9299008224703508	[[0. 4. 0.]]	10_100	10	[2.435e+02 4.400e+01 8.100e+05]	3	6	8896	5
29	data/processed/gc_blockvariance_blocknumber_17_07_2019/constructs/seq_5/seq_5_6_10_100_4/seq_5_6_10_100_4_mooda_result.csv	7379165527.236522	100	0.9353265808853045	[[0. 4. 0.]]	10_100	10	[2.435e+02 4.400e+01 8.100e+05]	4	6	8896	5
30	data/processed/gc_blockvariance_blocknumber_17_07_2019/constructs/seq_5/seq_5_7_10_100_0/seq_5_7_10_100_0_mooda_result.csv	5652932171.589148	100	0.9295942200333243	[[0. 4. 0.]]	10_100	10	[1.925e+02 4.300e+01 8.100e+05]	0	7	8678	5
31	data/processed/gc_blockvariance_blocknumber_17_07_2019/constructs/seq_5/seq_5_7_10_100_1/seq_5_7_10_100_1_mooda_result.csv	5656934806.307768	100	0.9302524317341535	[[0. 4. 0.]]	10_100	10	[1.925e+02 4.300e+01 8.100e+05]	1	7	8678	5
32	data/processed/gc_blockvariance_blocknumber_17_07_2019/constructs/seq_5/seq_5_7_10_100_2/seq_5_7_10_100_2_mooda_result.csv	5658128926.314946	100	0.9304487983317006	[[0. 4. 0.]]	10_100	10	[1.925e+02 4.300e+01 8.100e+05]	2	7	8678	5
33	data/processed/gc_blockvariance_blocknumber_17_07_2019/constructs/seq_5/seq_5_7_10_100_3/seq_5_7_10_100_3_mooda_result.csv	5814729787.036865	100	0.9562009656248057	[[0. 4. 0.]]	10_100	10	[1.925e+02 4.300e+01 8.100e+05]	3	7	8678	5
34	data/processed/gc_blockvariance_blocknumber_17_07_2019/constructs/seq_5/seq_5_7_10_100_4/seq_5_7_10_100_4_mooda_result.csv	5817898477.929474	100	0.956722039759331	[[0. 4. 0.]]	10_100	10	[1.925e+02 4.300e+01 8.100e+05]	4	7	8678	5
35	data/processed/gc_blockvariance_blocknumber_17_07_2019/constructs/seq_5/seq_5_8_10_100_0/seq_5_8_10_100_0_mooda_result.csv	6750590907.90859	100	0.9291039965741209	[[0. 4. 0.]]	10_100	10	[2.3e+02 4.3e+01 8.1e+05]	0	8	8615	5
36	data/processed/gc_blockvariance_blocknumber_17_07_2019/constructs/seq_5/seq_5_8_10_100_1/seq_5_8_10_100_1_mooda_result.csv	6920264137.896154	100	0.9524566301796323	[[0. 4. 0.]]	10_100	10	[2.3e+02 4.3e+01 8.1e+05]	1	8	8615	5
37	data/processed/gc_blockvariance_blocknumber_17_07_2019/constructs/seq_5/seq_5_8_10_100_2/seq_5_8_10_100_2_mooda_result.csv	6957320317.333097	100	0.9575567828747537	[[0. 4. 0.]]	10_100	10	[2.3e+02 4.3e+01 8.1e+05]	2	8	8615	5
38	data/processed/gc_blockvariance_blocknumber_17_07_2019/constructs/seq_5/seq_5_8_10_100_3/seq_5_8_10_100_3_mooda_result.csv	6784476024.394354	100	0.9337677064005332	[[0. 4. 0.]]	10_100	10	[2.3e+02 4.3e+01 8.1e+05]	3	8	8615	5
39	data/processed/gc_blockvariance_blocknumber_17_07_2019/constructs/seq_5/seq_5_8_10_100_4/seq_5_8_10_100_4_mooda_result.csv	6772223059.627806	100	0.9320812942493918	[[0. 4. 0.]]	10_100	10	[2.3e+02 4.3e+01 8.1e+05]	4	8	8615	5
40	data/processed/gc_blockvariance_blocknumber_17_07_2019/constructs/seq_5/seq_5_9_10_100_0/seq_5_9_10_100_0_mooda_result.csv	9197310583.219818	100	0.9316680552802602	[[0. 4. 0.]]	10_100	10	[3.125e+02 4.300e+01 8.100e+05]	0	9	8615	5
41	data/processed/gc_blockvariance_blocknumber_17_07_2019/constructs/seq_5/seq_5_9_10_100_1/seq_5_9_10_100_1_mooda_result.csv	9453082656.550232	100	0.9575772238354144	[[0. 4. 0.]]	10_100	10	[3.125e+02 4.300e+01 8.100e+05]	1	9	8615	5
42	data/processed/gc_blockvariance_blocknumber_17_07_2019/constructs/seq_5/seq_5_9_10_100_2/seq_5_9_10_100_2_mooda_result.csv	9199746459.819399	100	0.9319148044134877	[[0. 4. 0.]]	10_100	10	[3.125e+02 4.300e+01 8.100e+05]	2	9	8615	5
43	data/processed/gc_blockvariance_blocknumber_17_07_2019/constructs/seq_5/seq_5_9_10_100_3/seq_5_9_10_100_3_mooda_result.csv	9458312088.296713	100	0.9581069541801038	[[0. 4. 0.]]	10_100	10	[3.125e+02 4.300e+01 8.100e+05]	3	9	8615	5
44	data/processed/gc_blockvariance_blocknumber_17_07_2019/constructs/seq_5/seq_5_9_10_100_4/seq_5_9_10_100_4_mooda_result.csv	9299737644.844261	100	0.9420436993827679	[[0. 4. 0.]]	10_100	10	[3.125e+02 4.300e+01 8.100e+05]	4	9	8615	5
45	data/processed/gc_blockvariance_blocknumber_17_07_2019/constructs/seq_5/seq_5_10_10_100_0/seq_5_10_10_100_0_mooda_result.csv	8718048137.063807	100	0.958246295533903	[[0. 4. 0.]]	10_100	10	[2.88e+02 4.30e+01 8.10e+05]	0	10	8725	5
46	data/processed/gc_blockvariance_blocknumber_17_07_2019/constructs/seq_5/seq_5_10_10_100_1/seq_5_10_10_100_1_mooda_result.csv	8461019685.267625	100	0.9299949532714757	[[0. 4. 0.]]	10_100	10	[2.88e+02 4.30e+01 8.10e+05]	1	10	8725	5
47	data/processed/gc_blockvariance_blocknumber_17_07_2019/constructs/seq_5/seq_5_10_10_100_2/seq_5_10_10_100_2_mooda_result.csv	8474436314.001362	100	0.9314696451498102	[[0. 4. 0.]]	10_100	10	[2.88e+02 4.30e+01 8.10e+05]	2	10	8725	5
48	data/processed/gc_blockvariance_blocknumber_17_07_2019/constructs/seq_5/seq_5_10_10_100_3/seq_5_10_10_100_3_mooda_result.csv	8495270476.484493	100	0.9337596369812543	[[0. 4. 0.]]	10_100	10	[2.88e+02 4.30e+01 8.10e+05]	3	10	8725	5
49	data/processed/gc_blockvariance_blocknumber_17_07_2019/constructs/seq_5/seq_5_10_10_100_4/seq_5_10_10_100_4_mooda_result.csv	8469715696.404695	100	0.9309507773650125	[[0. 4. 0.]]	10_100	10	[2.88e+02 4.30e+01 8.10e+05]	4	10	8725	5
50	data/processed/gc_blockvariance_blocknumber_17_07_2019/constructs/seq_5/seq_5_1_20_100_0/seq_5_1_20_100_0_mooda_result.csv	5261043078.169373	100	0.934616146675331	[[0. 4. 0.]]	20_100	20	[1.695e+02 4.500e+01 8.100e+05]	0	1	9035	5
51	data/processed/gc_blockvariance_blocknumber_17_07_2019/constructs/seq_5/seq_5_1_20_100_1/seq_5_1_20_100_1_mooda_result.csv	5277474049.0563	100	0.9375350831805646	[[0. 4. 0.]]	20_100	20	[1.695e+02 4.500e+01 8.100e+05]	1	1	9035	5
52	data/processed/gc_blockvariance_blocknumber_17_07_2019/constructs/seq_5/seq_5_1_20_100_2/seq_5_1_20_100_2_mooda_result.csv	5267592630.958456	100	0.9357796645745818	[[0. 4. 0.]]	20_100	20	[1.695e+02 4.500e+01 8.100e+05]	2	1	9035	5
53	data/processed/gc_blockvariance_blocknumber_17_07_2019/constructs/seq_5/seq_5_1_20_100_3/seq_5_1_20_100_3_mooda_result.csv	5283492275.846922	100	0.9386042118399001	[[0. 4. 0.]]	20_100	20	[1.695e+02 4.500e+01 8.100e+05]	3	1	9035	5
54	data/processed/gc_blockvariance_blocknumber_17_07_2019/constructs/seq_5/seq_5_1_20_100_4/seq_5_1_20_100_4_mooda_result.csv	5282518551.981806	100	0.93843123130482	[[0. 4. 0.]]	20_100	20	[1.695e+02 4.500e+01 8.100e+05]	4	1	9035	5
55	data/processed/gc_blockvariance_blocknumber_17_07_2019/constructs/seq_5/seq_5_2_20_100_0/seq_5_2_20_100_0_mooda_result.csv	3786107799.2993274	100	0.9572408682426375	[[0. 4. 0.]]	20_100	20	[1.285e+02 4.200e+01 8.100e+05]	0	2	8583	5
56	data/processed/gc_blockvariance_blocknumber_17_07_2019/constructs/seq_5/seq_5_2_20_100_1/seq_5_2_20_100_1_mooda_result.csv	3786779244.077283	100	0.9574106294898863	[[0. 4. 0.]]	20_100	20	[1.285e+02 4.200e+01 8.100e+05]	1	2	8583	5
57	data/processed/gc_blockvariance_blocknumber_17_07_2019/constructs/seq_5/seq_5_2_20_100_2/seq_5_2_20_100_2_mooda_result.csv	3785552539.476261	100	0.9571004820140071	[[0. 4. 0.]]	20_100	20	[1.285e+02 4.200e+01 8.100e+05]	2	2	8583	5
58	data/processed/gc_blockvariance_blocknumber_17_07_2019/constructs/seq_5/seq_5_2_20_100_3/seq_5_2_20_100_3_mooda_result.csv	3675925122.394926	100	0.9293834043519407	[[0. 4. 0.]]	20_100	20	[1.285e+02 4.200e+01 8.100e+05]	3	2	8583	5
59	data/processed/gc_blockvariance_blocknumber_17_07_2019/constructs/seq_5/seq_5_2_20_100_4/seq_5_2_20_100_4_mooda_result.csv	3677516557.413308	100	0.9297857665453862	[[0. 4. 0.]]	20_100	20	[1.285e+02 4.200e+01 8.100e+05]	4	2	8583	5
60	data/processed/gc_blockvariance_blocknumber_17_07_2019/constructs/seq_5/seq_5_3_20_100_0/seq_5_3_20_100_0_mooda_result.csv	7079024025.234753	100	0.9576524034213403	[[0. 4. 0.]]	20_100	20	[2.34e+02 4.30e+01 8.10e+05]	0	3	8769	5
61	data/processed/gc_blockvariance_blocknumber_17_07_2019/constructs/seq_5/seq_5_3_20_100_1/seq_5_3_20_100_1_mooda_result.csv	6867105464.774624	100	0.9289839996935393	[[0. 4. 0.]]	20_100	20	[2.34e+02 4.30e+01 8.10e+05]	1	3	8769	5
62	data/processed/gc_blockvariance_blocknumber_17_07_2019/constructs/seq_5/seq_5_3_20_100_2/seq_5_3_20_100_2_mooda_result.csv	6895327117.305466	100	0.9328018329539352	[[0. 4. 0.]]	20_100	20	[2.34e+02 4.30e+01 8.10e+05]	2	3	8769	5
63	data/processed/gc_blockvariance_blocknumber_17_07_2019/constructs/seq_5/seq_5_3_20_100_3/seq_5_3_20_100_3_mooda_result.csv	6882265468.670658	100	0.9310348493749588	[[0. 4. 0.]]	20_100	20	[2.34e+02 4.30e+01 8.10e+05]	3	3	8769	5
64	data/processed/gc_blockvariance_blocknumber_17_07_2019/constructs/seq_5/seq_5_3_20_100_4/seq_5_3_20_100_4_mooda_result.csv	6887193963.46515	100	0.931701577566355	[[0. 4. 0.]]	20_100	20	[2.34e+02 4.30e+01 8.10e+05]	4	3	8769	5
65	data/processed/gc_blockvariance_blocknumber_17_07_2019/constructs/seq_5/seq_5_4_20_100_0/seq_5_4_20_100_0_mooda_result.csv	5173089784.868951	100	0.9330894292649051	[[0. 4. 0.]]	20_100	20	[1.755e+02 4.300e+01 8.100e+05]	0	4	8651	5
66	data/processed/gc_blockvariance_blocknumber_17_07_2019/constructs/seq_5/seq_5_4_20_100_1/seq_5_4_20_100_1_mooda_result.csv	5027150458.654297	100	0.9067658106408402	[[0. 4. 0.]]	20_100	20	[1.755e+02 4.300e+01 8.100e+05]	1	4	8651	5
67	data/processed/gc_blockvariance_blocknumber_17_07_2019/constructs/seq_5/seq_5_4_20_100_2/seq_5_4_20_100_2_mooda_result.csv	5314411169.228585	100	0.9585800925549098	[[0. 4. 0.]]	20_100	20	[1.755e+02 4.300e+01 8.100e+05]	2	4	8651	5
68	data/processed/gc_blockvariance_blocknumber_17_07_2019/constructs/seq_5/seq_5_4_20_100_3/seq_5_4_20_100_3_mooda_result.csv	5175924706.083466	100	0.9336007745397928	[[0. 4. 0.]]	20_100	20	[1.755e+02 4.300e+01 8.100e+05]	3	4	8651	5
69	data/processed/gc_blockvariance_blocknumber_17_07_2019/constructs/seq_5/seq_5_4_20_100_4/seq_5_4_20_100_4_mooda_result.csv	5312547491.306419	100	0.9582439340420973	[[0. 4. 0.]]	20_100	20	[1.755e+02 4.300e+01 8.100e+05]	4	4	8651	5
70	data/processed/gc_blockvariance_blocknumber_17_07_2019/constructs/seq_5/seq_5_5_20_100_0/seq_5_5_20_100_0_mooda_result.csv	8392162476.247148	100	0.9317171236618647	[[0. 4. 0.]]	20_100	20	[2.78e+02 4.40e+01 8.10e+05]	0	5	8917	5
71	data/processed/gc_blockvariance_blocknumber_17_07_2019/constructs/seq_5/seq_5_5_20_100_1/seq_5_5_20_100_1_mooda_result.csv	8412941416.205393	100	0.9340240492278835	[[0. 4. 0.]]	20_100	20	[2.78e+02 4.40e+01 8.10e+05]	1	5	8917	5
72	data/processed/gc_blockvariance_blocknumber_17_07_2019/constructs/seq_5/seq_5_5_20_100_2/seq_5_5_20_100_2_mooda_result.csv	8382146936.249737	100	0.9306051754429497	[[0. 4. 0.]]	20_100	20	[2.78e+02 4.40e+01 8.10e+05]	2	5	8917	5
73	data/processed/gc_blockvariance_blocknumber_17_07_2019/constructs/seq_5/seq_5_5_20_100_3/seq_5_5_20_100_3_mooda_result.csv	8378670636.861534	100	0.9302192287127559	[[0. 4. 0.]]	20_100	20	[2.78e+02 4.40e+01 8.10e+05]	3	5	8917	5
74	data/processed/gc_blockvariance_blocknumber_17_07_2019/constructs/seq_5/seq_5_5_20_100_4/seq_5_5_20_100_4_mooda_result.csv	8405947049.95665	100	0.9332475186469325	[[0. 4. 0.]]	20_100	20	[2.78e+02 4.40e+01 8.10e+05]	4	5	8917	5
75	data/processed/gc_blockvariance_blocknumber_17_07_2019/constructs/seq_5/seq_5_6_20_100_0/seq_5_6_20_100_0_mooda_result.csv	7367106007.89727	100	0.9337980084540358	[[0. 4. 0.]]	20_100	20	[2.435e+02 4.400e+01 8.100e+05]	0	6	8896	5
76	data/processed/gc_blockvariance_blocknumber_17_07_2019/constructs/seq_5/seq_5_6_20_100_1/seq_5_6_20_100_1_mooda_result.csv	7573642725.375891	100	0.9599770230151711	[[0. 4. 0.]]	20_100	20	[2.435e+02 4.400e+01 8.100e+05]	1	6	8896	5
77	data/processed/gc_blockvariance_blocknumber_17_07_2019/constructs/seq_5/seq_5_6_20_100_2/seq_5_6_20_100_2_mooda_result.csv	7372017040.018033	100	0.9344204933224368	[[0. 4. 0.]]	20_100	20	[2.435e+02 4.400e+01 8.100e+05]	2	6	8896	5
78	data/processed/gc_blockvariance_blocknumber_17_07_2019/constructs/seq_5/seq_5_6_20_100_3/seq_5_6_20_100_3_mooda_result.csv	7372401447.111137	100	0.9344692178253273	[[0. 4. 0.]]	20_100	20	[2.435e+02 4.400e+01 8.100e+05]	3	6	8896	5
79	data/processed/gc_blockvariance_blocknumber_17_07_2019/constructs/seq_5/seq_5_6_20_100_4/seq_5_6_20_100_4_mooda_result.csv	7570548244.043655	100	0.9595847902303921	[[0. 4. 0.]]	20_100	20	[2.435e+02 4.400e+01 8.100e+05]	4	6	8896	5
80	data/processed/gc_blockvariance_blocknumber_17_07_2019/constructs/seq_5/seq_5_7_20_100_0/seq_5_7_20_100_0_mooda_result.csv	5667204334.051963	100	0.931941200207523	[[0. 4. 0.]]	20_100	20	[1.925e+02 4.300e+01 8.100e+05]	0	7	8678	5
81	data/processed/gc_blockvariance_blocknumber_17_07_2019/constructs/seq_5/seq_5_7_20_100_1/seq_5_7_20_100_1_mooda_result.csv	5662611962.940538	100	0.9311860095362314	[[0. 4. 0.]]	20_100	20	[1.925e+02 4.300e+01 8.100e+05]	1	7	8678	5
82	data/processed/gc_blockvariance_blocknumber_17_07_2019/constructs/seq_5/seq_5_7_20_100_2/seq_5_7_20_100_2_mooda_result.csv	5809759360.756937	100	0.955383605819191	[[0. 4. 0.]]	20_100	20	[1.925e+02 4.300e+01 8.100e+05]	2	7	8678	5
83	data/processed/gc_blockvariance_blocknumber_17_07_2019/constructs/seq_5/seq_5_7_20_100_3/seq_5_7_20_100_3_mooda_result.csv	5664959485.945	100	0.9315720470385581	[[0. 4. 0.]]	20_100	20	[1.925e+02 4.300e+01 8.100e+05]	3	7	8678	5
84	data/processed/gc_blockvariance_blocknumber_17_07_2019/constructs/seq_5/seq_5_7_20_100_4/seq_5_7_20_100_4_mooda_result.csv	5825326082.706556	100	0.9579434693218808	[[0. 4. 0.]]	20_100	20	[1.925e+02 4.300e+01 8.100e+05]	4	7	8678	5
85	data/processed/gc_blockvariance_blocknumber_17_07_2019/constructs/seq_5/seq_5_8_20_100_0/seq_5_8_20_100_0_mooda_result.csv	6781272682.720527	100	0.9333268209147814	[[0. 4. 0.]]	20_100	20	[2.3e+02 4.3e+01 8.1e+05]	0	8	8615	5
86	data/processed/gc_blockvariance_blocknumber_17_07_2019/constructs/seq_5/seq_5_8_20_100_1/seq_5_8_20_100_1_mooda_result.csv	6959705133.9599	100	0.9578850123126333	[[0. 4. 0.]]	20_100	20	[2.3e+02 4.3e+01 8.1e+05]	1	8	8615	5
87	data/processed/gc_blockvariance_blocknumber_17_07_2019/constructs/seq_5/seq_5_8_20_100_2/seq_5_8_20_100_2_mooda_result.csv	6924827278.564369	100	0.9530846688638905	[[0. 4. 0.]]	20_100	20	[2.3e+02 4.3e+01 8.1e+05]	2	8	8615	5
88	data/processed/gc_blockvariance_blocknumber_17_07_2019/constructs/seq_5/seq_5_8_20_100_3/seq_5_8_20_100_3_mooda_result.csv	6964578817.671402	100	0.9585557919638028	[[0. 4. 0.]]	20_100	20	[2.3e+02 4.3e+01 8.1e+05]	3	8	8615	5
89	data/processed/gc_blockvariance_blocknumber_17_07_2019/constructs/seq_5/seq_5_8_20_100_4/seq_5_8_20_100_4_mooda_result.csv	6960016537.943996	100	0.9579278717734006	[[0. 4. 0.]]	20_100	20	[2.3e+02 4.3e+01 8.1e+05]	4	8	8615	5
90	data/processed/gc_blockvariance_blocknumber_17_07_2019/constructs/seq_5/seq_5_9_20_100_0/seq_5_9_20_100_0_mooda_result.csv	9215477254.514566	100	0.9335083005522827	[[0. 4. 0.]]	20_100	20	[3.125e+02 4.300e+01 8.100e+05]	0	9	8615	5
91	data/processed/gc_blockvariance_blocknumber_17_07_2019/constructs/seq_5/seq_5_9_20_100_1/seq_5_9_20_100_1_mooda_result.csv	9153140439.5675	100	0.9271937134098132	[[0. 4. 0.]]	20_100	20	[3.125e+02 4.300e+01 8.100e+05]	1	9	8615	5
92	data/processed/gc_blockvariance_blocknumber_17_07_2019/constructs/seq_5/seq_5_9_20_100_2/seq_5_9_20_100_2_mooda_result.csv	9200684418.328661	100	0.9320098176211369	[[0. 4. 0.]]	20_100	20	[3.125e+02 4.300e+01 8.100e+05]	2	9	8615	5
93	data/processed/gc_blockvariance_blocknumber_17_07_2019/constructs/seq_5/seq_5_9_20_100_3/seq_5_9_20_100_3_mooda_result.csv	9211397411.937151	100	0.933095021152228	[[0. 4. 0.]]	20_100	20	[3.125e+02 4.300e+01 8.100e+05]	3	9	8615	5
94	data/processed/gc_blockvariance_blocknumber_17_07_2019/constructs/seq_5/seq_5_9_20_100_4/seq_5_9_20_100_4_mooda_result.csv	9450357033.241405	100	0.9573011239750712	[[0. 4. 0.]]	20_100	20	[3.125e+02 4.300e+01 8.100e+05]	4	9	8615	5
95	data/processed/gc_blockvariance_blocknumber_17_07_2019/constructs/seq_5/seq_5_10_20_100_0/seq_5_10_20_100_0_mooda_result.csv	8720747159.670662	100	0.9585429592336119	[[0. 4. 0.]]	20_100	20	[2.88e+02 4.30e+01 8.10e+05]	0	10	8725	5
96	data/processed/gc_blockvariance_blocknumber_17_07_2019/constructs/seq_5/seq_5_10_20_100_1/seq_5_10_20_100_1_mooda_result.csv	8713107599.655317	100	0.9577032552116657	[[0. 4. 0.]]	20_100	20	[2.88e+02 4.30e+01 8.10e+05]	1	10	8725	5
97	data/processed/gc_blockvariance_blocknumber_17_07_2019/constructs/seq_5/seq_5_10_20_100_2/seq_5_10_20_100_2_mooda_result.csv	8498528039.351509	100	0.9341176927640064	[[0. 4. 0.]]	20_100	20	[2.88e+02 4.30e+01 8.10e+05]	2	10	8725	5
98	data/processed/gc_blockvariance_blocknumber_17_07_2019/constructs/seq_5/seq_5_10_20_100_3/seq_5_10_20_100_3_mooda_result.csv	8437221293.799398	100	0.9273791475193669	[[0. 4. 0.]]	20_100	20	[2.88e+02 4.30e+01 8.10e+05]	3	10	8725	5
99	data/processed/gc_blockvariance_blocknumber_17_07_2019/constructs/seq_5/seq_5_10_20_100_4/seq_5_10_20_100_4_mooda_result.csv	8727493963.07731	100	0.9592845357045688	[[0. 4. 0.]]	20_100	20	[2.88e+02 4.30e+01 8.10e+05]	4	10	8725	5
100	data/processed/gc_blockvariance_blocknumber_17_07_2019/constructs/seq_5/seq_5_1_10_200_0/seq_5_1_10_200_0_mooda_result.csv	5259648901.327461	200	0.9343684733207489	[[0. 4. 0.]]	10_200	10	[1.695e+02 4.500e+01 8.100e+05]	0	1	9035	5
101	data/processed/gc_blockvariance_blocknumber_17_07_2019/constructs/seq_5/seq_5_1_10_200_1/seq_5_1_10_200_1_mooda_result.csv	5279308116.7954855	200	0.9378609024710873	[[0. 4. 0.]]	10_200	10	[1.695e+02 4.500e+01 8.100e+05]	1	1	9035	5
102	data/processed/gc_blockvariance_blocknumber_17_07_2019/constructs/seq_5/seq_5_1_10_200_2/seq_5_1_10_200_2_mooda_result.csv	5275281263.454256	200	0.937145538217823	[[0. 4. 0.]]	10_200	10	[1.695e+02 4.500e+01 8.100e+05]	2	1	9035	5
103	data/processed/gc_blockvariance_blocknumber_17_07_2019/constructs/seq_5/seq_5_1_10_200_3/seq_5_1_10_200_3_mooda_result.csv	5281906307.156835	200	0.9383224669608231	[[0. 4. 0.]]	10_200	10	[1.695e+02 4.500e+01 8.100e+05]	3	1	9035	5
104	data/processed/gc_blockvariance_blocknumber_17_07_2019/constructs/seq_5/seq_5_1_10_200_4/seq_5_1_10_200_4_mooda_result.csv	5404441586.316676	200	0.9600906693379089	[[0. 4. 0.]]	10_200	10	[1.695e+02 4.500e+01 8.100e+05]	4	1	9035	5
105	data/processed/gc_blockvariance_blocknumber_17_07_2019/constructs/seq_5/seq_5_2_10_200_0/seq_5_2_10_200_0_mooda_result.csv	3684972817.5795555	200	0.9316709312933902	[[0. 4. 0.]]	10_200	10	[1.285e+02 4.200e+01 8.100e+05]	0	2	8583	5
106	data/processed/gc_blockvariance_blocknumber_17_07_2019/constructs/seq_5/seq_5_2_10_200_1/seq_5_2_10_200_1_mooda_result.csv	3682590164.7044954	200	0.9310685256494554	[[0. 4. 0.]]	10_200	10	[1.285e+02 4.200e+01 8.100e+05]	1	2	8583	5
107	data/processed/gc_blockvariance_blocknumber_17_07_2019/constructs/seq_5/seq_5_2_10_200_2/seq_5_2_10_200_2_mooda_result.csv	3787162293.778092	200	0.9575074758681775	[[0. 4. 0.]]	10_200	10	[1.285e+02 4.200e+01 8.100e+05]	2	2	8583	5
108	data/processed/gc_blockvariance_blocknumber_17_07_2019/constructs/seq_5/seq_5_2_10_200_3/seq_5_2_10_200_3_mooda_result.csv	3680825088.1726103	200	0.9306222617073117	[[0. 4. 0.]]	10_200	10	[1.285e+02 4.200e+01 8.100e+05]	3	2	8583	5
109	data/processed/gc_blockvariance_blocknumber_17_07_2019/constructs/seq_5/seq_5_2_10_200_4/seq_5_2_10_200_4_mooda_result.csv	3685442691.4977055	200	0.9317897294209706	[[0. 4. 0.]]	10_200	10	[1.285e+02 4.200e+01 8.100e+05]	4	2	8583	5
110	data/processed/gc_blockvariance_blocknumber_17_07_2019/constructs/seq_5/seq_5_3_10_200_0/seq_5_3_10_200_0_mooda_result.csv	6897087225.721872	200	0.9330399409260575	[[0. 4. 0.]]	10_200	10	[2.34e+02 4.30e+01 8.10e+05]	0	3	8769	5
111	data/processed/gc_blockvariance_blocknumber_17_07_2019/constructs/seq_5/seq_5_3_10_200_1/seq_5_3_10_200_1_mooda_result.csv	6901749713.187487	200	0.9336706835695986	[[0. 4. 0.]]	10_200	10	[2.34e+02 4.30e+01 8.10e+05]	1	3	8769	5
112	data/processed/gc_blockvariance_blocknumber_17_07_2019/constructs/seq_5/seq_5_3_10_200_2/seq_5_3_10_200_2_mooda_result.csv	7078569943.051527	200	0.9575909750531688	[[0. 4. 0.]]	10_200	10	[2.34e+02 4.30e+01 8.10e+05]	2	3	8769	5
113	data/processed/gc_blockvariance_blocknumber_17_07_2019/constructs/seq_5/seq_5_3_10_200_3/seq_5_3_10_200_3_mooda_result.csv	7081485386.44845	200	0.9579853770732989	[[0. 4. 0.]]	10_200	10	[2.34e+02 4.30e+01 8.10e+05]	3	3	8769	5
114	data/processed/gc_blockvariance_blocknumber_17_07_2019/constructs/seq_5/seq_5_3_10_200_4/seq_5_3_10_200_4_mooda_result.csv	6888654527.135103	200	0.9318991630391398	[[0. 4. 0.]]	10_200	10	[2.34e+02 4.30e+01 8.10e+05]	4	3	8769	5
115	data/processed/gc_blockvariance_blocknumber_17_07_2019/constructs/seq_5/seq_5_4_10_200_0/seq_5_4_10_200_0_mooda_result.csv	5173403729.569378	200	0.9331460566372347	[[0. 4. 0.]]	10_200	10	[1.755e+02 4.300e+01 8.100e+05]	0	4	8651	5
116	data/processed/gc_blockvariance_blocknumber_17_07_2019/constructs/seq_5/seq_5_4_10_200_1/seq_5_4_10_200_1_mooda_result.csv	5168666452.858473	200	0.932291576431734	[[0. 4. 0.]]	10_200	10	[1.755e+02 4.300e+01 8.100e+05]	1	4	8651	5
117	data/processed/gc_blockvariance_blocknumber_17_07_2019/constructs/seq_5/seq_5_4_10_200_2/seq_5_4_10_200_2_mooda_result.csv	5177051633.162154	200	0.9338040425649782	[[0. 4. 0.]]	10_200	10	[1.755e+02 4.300e+01 8.100e+05]	2	4	8651	5
118	data/processed/gc_blockvariance_blocknumber_17_07_2019/constructs/seq_5/seq_5_4_10_200_3/seq_5_4_10_200_3_mooda_result.csv	5317341549.908724	200	0.9591086562083684	[[0. 4. 0.]]	10_200	10	[1.755e+02 4.300e+01 8.100e+05]	3	4	8651	5
119	data/processed/gc_blockvariance_blocknumber_17_07_2019/constructs/seq_5/seq_5_4_10_200_4/seq_5_4_10_200_4_mooda_result.csv	5168825292.109052	200	0.9323202268576557	[[0. 4. 0.]]	10_200	10	[1.755e+02 4.300e+01 8.100e+05]	4	4	8651	5
120	data/processed/gc_blockvariance_blocknumber_17_07_2019/constructs/seq_5/seq_5_5_10_200_0/seq_5_5_10_200_0_mooda_result.csv	8181671743.691145	200	0.9083479598200489	[[0. 4. 0.]]	10_200	10	[2.78e+02 4.40e+01 8.10e+05]	0	5	8917	5
121	data/processed/gc_blockvariance_blocknumber_17_07_2019/constructs/seq_5/seq_5_5_10_200_1/seq_5_5_10_200_1_mooda_result.csv	8385542940.132444	200	0.9309822075819838	[[0. 4. 0.]]	10_200	10	[2.78e+02 4.40e+01 8.10e+05]	1	5	8917	5
122	data/processed/gc_blockvariance_blocknumber_17_07_2019/constructs/seq_5/seq_5_5_10_200_2/seq_5_5_10_200_2_mooda_result.csv	8412667539.154558	200	0.933993642769624	[[0. 4. 0.]]	10_200	10	[2.78e+02 4.40e+01 8.10e+05]	2	5	8917	5
123	data/processed/gc_blockvariance_blocknumber_17_07_2019/constructs/seq_5/seq_5_5_10_200_3/seq_5_5_10_200_3_mooda_result.csv	8416649192.353363	200	0.9344356950387871	[[0. 4. 0.]]	10_200	10	[2.78e+02 4.40e+01 8.10e+05]	3	5	8917	5
124	data/processed/gc_blockvariance_blocknumber_17_07_2019/constructs/seq_5/seq_5_5_10_200_4/seq_5_5_10_200_4_mooda_result.csv	8409839963.786173	200	0.9336797188678139	[[0. 4. 0.]]	10_200	10	[2.78e+02 4.40e+01 8.10e+05]	4	5	8917	5
125	data/processed/gc_blockvariance_blocknumber_17_07_2019/constructs/seq_5/seq_5_6_10_200_0/seq_5_6_10_200_0_mooda_result.csv	7374008952.639242	200	0.9346729729306719	[[0. 4. 0.]]	10_200	10	[2.435e+02 4.400e+01 8.100e+05]	0	6	8896	5
126	data/processed/gc_blockvariance_blocknumber_17_07_2019/constructs/seq_5/seq_5_6_10_200_1/seq_5_6_10_200_1_mooda_result.csv	7372662417.811224	200	0.9345022964751722	[[0. 4. 0.]]	10_200	10	[2.435e+02 4.400e+01 8.100e+05]	1	6	8896	5
127	data/processed/gc_blockvariance_blocknumber_17_07_2019/constructs/seq_5/seq_5_6_10_200_2/seq_5_6_10_200_2_mooda_result.csv	7573216611.481851	200	0.9599230120771985	[[0. 4. 0.]]	10_200	10	[2.435e+02 4.400e+01 8.100e+05]	2	6	8896	5
128	data/processed/gc_blockvariance_blocknumber_17_07_2019/constructs/seq_5/seq_5_6_10_200_3/seq_5_6_10_200_3_mooda_result.csv	7379793700.877691	200	0.9354062033713199	[[0. 4. 0.]]	10_200	10	[2.435e+02 4.400e+01 8.100e+05]	3	6	8896	5
129	data/processed/gc_blockvariance_blocknumber_17_07_2019/constructs/seq_5/seq_5_6_10_200_4/seq_5_6_10_200_4_mooda_result.csv	7579539279.281647	200	0.960724425087034	[[0. 4. 0.]]	10_200	10	[2.435e+02 4.400e+01 8.100e+05]	4	6	8896	5
130	data/processed/gc_blockvariance_blocknumber_17_07_2019/constructs/seq_5/seq_5_7_10_200_0/seq_5_7_10_200_0_mooda_result.csv	5658483129.225025	200	0.9305070450907159	[[0. 4. 0.]]	10_200	10	[1.925e+02 4.300e+01 8.100e+05]	0	7	8678	5
131	data/processed/gc_blockvariance_blocknumber_17_07_2019/constructs/seq_5/seq_5_7_10_200_1/seq_5_7_10_200_1_mooda_result.csv	5661649110.845102	200	0.9310276736999794	[[0. 4. 0.]]	10_200	10	[1.925e+02 4.300e+01 8.100e+05]	1	7	8678	5
132	data/processed/gc_blockvariance_blocknumber_17_07_2019/constructs/seq_5/seq_5_7_10_200_2/seq_5_7_10_200_2_mooda_result.csv	5660423970.663631	200	0.9308262060020032	[[0. 4. 0.]]	10_200	10	[1.925e+02 4.300e+01 8.100e+05]	2	7	8678	5
133	data/processed/gc_blockvariance_blocknumber_17_07_2019/constructs/seq_5/seq_5_7_10_200_3/seq_5_7_10_200_3_mooda_result.csv	5824466478.796375	200	0.9578021120930715	[[0. 4. 0.]]	10_200	10	[1.925e+02 4.300e+01 8.100e+05]	3	7	8678	5
134	data/processed/gc_blockvariance_blocknumber_17_07_2019/constructs/seq_5/seq_5_7_10_200_4/seq_5_7_10_200_4_mooda_result.csv	5657133928.687298	200	0.9302851763359764	[[0. 4. 0.]]	10_200	10	[1.925e+02 4.300e+01 8.100e+05]	4	7	8678	5
135	data/processed/gc_blockvariance_blocknumber_17_07_2019/constructs/seq_5/seq_5_8_10_200_0/seq_5_8_10_200_0_mooda_result.csv	6778016430.693669	200	0.9328786532190524	[[0. 4. 0.]]	10_200	10	[2.3e+02 4.3e+01 8.1e+05]	0	8	8615	5
136	data/processed/gc_blockvariance_blocknumber_17_07_2019/constructs/seq_5/seq_5_8_10_200_1/seq_5_8_10_200_1_mooda_result.csv	6779439462.986318	200	0.9330745094053315	[[0. 4. 0.]]	10_200	10	[2.3e+02 4.3e+01 8.1e+05]	1	8	8615	5
137	data/processed/gc_blockvariance_blocknumber_17_07_2019/constructs/seq_5/seq_5_8_10_200_2/seq_5_8_10_200_2_mooda_result.csv	6946049616.895017	200	0.9560055626980217	[[0. 4. 0.]]	10_200	10	[2.3e+02 4.3e+01 8.1e+05]	2	8	8615	5
138	data/processed/gc_blockvariance_blocknumber_17_07_2019/constructs/seq_5/seq_5_8_10_200_3/seq_5_8_10_200_3_mooda_result.csv	6782671136.398096	200	0.9335192942728293	[[0. 4. 0.]]	10_200	10	[2.3e+02 4.3e+01 8.1e+05]	3	8	8615	5
139	data/processed/gc_blockvariance_blocknumber_17_07_2019/constructs/seq_5/seq_5_8_10_200_4/seq_5_8_10_200_4_mooda_result.csv	6961216722.328213	200	0.9580930567362006	[[0. 4. 0.]]	10_200	10	[2.3e+02 4.3e+01 8.1e+05]	4	8	8615	5
140	data/processed/gc_blockvariance_blocknumber_17_07_2019/constructs/seq_5/seq_5_9_10_200_0/seq_5_9_10_200_0_mooda_result.csv	9212820816.158737	200	0.933239208980942	[[0. 4. 0.]]	10_200	10	[3.125e+02 4.300e+01 8.100e+05]	0	9	8615	5
141	data/processed/gc_blockvariance_blocknumber_17_07_2019/constructs/seq_5/seq_5_9_10_200_1/seq_5_9_10_200_1_mooda_result.csv	9460965052.588501	200	0.9583756938361254	[[0. 4. 0.]]	10_200	10	[3.125e+02 4.300e+01 8.100e+05]	1	9	8615	5
142	data/processed/gc_blockvariance_blocknumber_17_07_2019/constructs/seq_5/seq_5_9_10_200_2/seq_5_9_10_200_2_mooda_result.csv	9440259592.482925	200	0.956278274642145	[[0. 4. 0.]]	10_200	10	[3.125e+02 4.300e+01 8.100e+05]	2	9	8615	5
143	data/processed/gc_blockvariance_blocknumber_17_07_2019/constructs/seq_5/seq_5_9_10_200_3/seq_5_9_10_200_3_mooda_result.csv	9206884588.59486	200	0.9326378817190109	[[0. 4. 0.]]	10_200	10	[3.125e+02 4.300e+01 8.100e+05]	3	9	8615	5
144	data/processed/gc_blockvariance_blocknumber_17_07_2019/constructs/seq_5/seq_5_9_10_200_4/seq_5_9_10_200_4_mooda_result.csv	9449983547.708317	200	0.9572632906827038	[[0. 4. 0.]]	10_200	10	[3.125e+02 4.300e+01 8.100e+05]	4	9	8615	5
145	data/processed/gc_blockvariance_blocknumber_17_07_2019/constructs/seq_5/seq_5_10_10_200_0/seq_5_10_10_200_0_mooda_result.csv	8726270648.33566	200	0.959150074779253	[[0. 4. 0.]]	10_200	10	[2.88e+02 4.30e+01 8.10e+05]	0	10	8725	5
146	data/processed/gc_blockvariance_blocknumber_17_07_2019/constructs/seq_5/seq_5_10_10_200_1/seq_5_10_10_200_1_mooda_result.csv	8502052595.826616	200	0.9345050952115007	[[0. 4. 0.]]	10_200	10	[2.88e+02 4.30e+01 8.10e+05]	1	10	8725	5
147	data/processed/gc_blockvariance_blocknumber_17_07_2019/constructs/seq_5/seq_5_10_10_200_2/seq_5_10_10_200_2_mooda_result.csv	8499030096.675014	200	0.9341728765118855	[[0. 4. 0.]]	10_200	10	[2.88e+02 4.30e+01 8.10e+05]	2	10	8725	5
148	data/processed/gc_blockvariance_blocknumber_17_07_2019/constructs/seq_5/seq_5_10_10_200_3/seq_5_10_10_200_3_mooda_result.csv	8491238278.764118	200	0.9333164370278172	[[0. 4. 0.]]	10_200	10	[2.88e+02 4.30e+01 8.10e+05]	3	10	8725	5
149	data/processed/gc_blockvariance_blocknumber_17_07_2019/constructs/seq_5/seq_5_10_10_200_4/seq_5_10_10_200_4_mooda_result.csv	8484820629.547242	200	0.9326110396164444	[[0. 4. 0.]]	10_200	10	[2.88e+02 4.30e+01 8.10e+05]	4	10	8725	5
150	data/processed/gc_blockvariance_blocknumber_17_07_2019/constructs/seq_5/seq_5_1_20_200_0/seq_5_1_20_200_0_mooda_result.csv	5273112705.461802	200	0.936760297252365	[[0. 4. 0.]]	20_200	20	[1.695e+02 4.500e+01 8.100e+05]	0	1	9035	5
151	data/processed/gc_blockvariance_blocknumber_17_07_2019/constructs/seq_5/seq_5_1_20_200_1/seq_5_1_20_200_1_mooda_result.csv	5279486349.314738	200	0.9378925652018198	[[0. 4. 0.]]	20_200	20	[1.695e+02 4.500e+01 8.100e+05]	1	1	9035	5
152	data/processed/gc_blockvariance_blocknumber_17_07_2019/constructs/seq_5/seq_5_1_20_200_2/seq_5_1_20_200_2_mooda_result.csv	5281582516.546143	200	0.9382649460608042	[[0. 4. 0.]]	20_200	20	[1.695e+02 4.500e+01 8.100e+05]	2	1	9035	5
153	data/processed/gc_blockvariance_blocknumber_17_07_2019/constructs/seq_5/seq_5_1_20_200_3/seq_5_1_20_200_3_mooda_result.csv	5418675207.295145	200	0.9626192500384423	[[0. 4. 0.]]	20_200	20	[1.695e+02 4.500e+01 8.100e+05]	3	1	9035	5
154	data/processed/gc_blockvariance_blocknumber_17_07_2019/constructs/seq_5/seq_5_1_20_200_4/seq_5_1_20_200_4_mooda_result.csv	5284121011.428372	200	0.9387159057412199	[[0. 4. 0.]]	20_200	20	[1.695e+02 4.500e+01 8.100e+05]	4	1	9035	5
155	data/processed/gc_blockvariance_blocknumber_17_07_2019/constructs/seq_5/seq_5_2_20_200_0/seq_5_2_20_200_0_mooda_result.csv	3686635198.414302	200	0.9320912307032213	[[0. 4. 0.]]	20_200	20	[1.285e+02 4.200e+01 8.100e+05]	0	2	8583	5
156	data/processed/gc_blockvariance_blocknumber_17_07_2019/constructs/seq_5/seq_5_2_20_200_1/seq_5_2_20_200_1_mooda_result.csv	3687557624.861167	200	0.9323244475949988	[[0. 4. 0.]]	20_200	20	[1.285e+02 4.200e+01 8.100e+05]	1	2	8583	5
157	data/processed/gc_blockvariance_blocknumber_17_07_2019/constructs/seq_5/seq_5_2_20_200_2/seq_5_2_20_200_2_mooda_result.csv	3689251701.9222817	200	0.9327527607553244	[[0. 4. 0.]]	20_200	20	[1.285e+02 4.200e+01 8.100e+05]	2	2	8583	5
158	data/processed/gc_blockvariance_blocknumber_17_07_2019/constructs/seq_5/seq_5_2_20_200_3/seq_5_2_20_200_3_mooda_result.csv	3788031238.0840154	200	0.9577271708810905	[[0. 4. 0.]]	20_200	20	[1.285e+02 4.200e+01 8.100e+05]	3	2	8583	5
159	data/processed/gc_blockvariance_blocknumber_17_07_2019/constructs/seq_5/seq_5_2_20_200_4/seq_5_2_20_200_4_mooda_result.csv	3783540367.0266285	200	0.9565917448610141	[[0. 4. 0.]]	20_200	20	[1.285e+02 4.200e+01 8.100e+05]	4	2	8583	5
160	data/processed/gc_blockvariance_blocknumber_17_07_2019/constructs/seq_5/seq_5_3_20_200_0/seq_5_3_20_200_0_mooda_result.csv	6894550678.387393	200	0.932696796074084	[[0. 4. 0.]]	20_200	20	[2.34e+02 4.30e+01 8.10e+05]	0	3	8769	5
161	data/processed/gc_blockvariance_blocknumber_17_07_2019/constructs/seq_5/seq_5_3_20_200_1/seq_5_3_20_200_1_mooda_result.csv	6903670398.697479	200	0.9339305144570633	[[0. 4. 0.]]	20_200	20	[2.34e+02 4.30e+01 8.10e+05]	1	3	8769	5
162	data/processed/gc_blockvariance_blocknumber_17_07_2019/constructs/seq_5/seq_5_3_20_200_2/seq_5_3_20_200_2_mooda_result.csv	6894452547.688198	200	0.932683520924911	[[0. 4. 0.]]	20_200	20	[2.34e+02 4.30e+01 8.10e+05]	2	3	8769	5
163	data/processed/gc_blockvariance_blocknumber_17_07_2019/constructs/seq_5/seq_5_3_20_200_3/seq_5_3_20_200_3_mooda_result.csv	6894651511.314799	200	0.9327104367814655	[[0. 4. 0.]]	20_200	20	[2.34e+02 4.30e+01 8.10e+05]	3	3	8769	5
164	data/processed/gc_blockvariance_blocknumber_17_07_2019/constructs/seq_5/seq_5_3_20_200_4/seq_5_3_20_200_4_mooda_result.csv	6889482991.129182	200	0.932011237886216	[[0. 4. 0.]]	20_200	20	[2.34e+02 4.30e+01 8.10e+05]	4	3	8769	5
165	data/processed/gc_blockvariance_blocknumber_17_07_2019/constructs/seq_5/seq_5_4_20_200_0/seq_5_4_20_200_0_mooda_result.csv	5319339900.761942	200	0.9594691061782402	[[0. 4. 0.]]	20_200	20	[1.755e+02 4.300e+01 8.100e+05]	0	4	8651	5
166	data/processed/gc_blockvariance_blocknumber_17_07_2019/constructs/seq_5/seq_5_4_20_200_1/seq_5_4_20_200_1_mooda_result.csv	5321495243.501595	200	0.9598578733580977	[[0. 4. 0.]]	20_200	20	[1.755e+02 4.300e+01 8.100e+05]	1	4	8651	5
167	data/processed/gc_blockvariance_blocknumber_17_07_2019/constructs/seq_5/seq_5_4_20_200_2/seq_5_4_20_200_2_mooda_result.csv	5318226888.167021	200	0.9592683479602024	[[0. 4. 0.]]	20_200	20	[1.755e+02 4.300e+01 8.100e+05]	2	4	8651	5
168	data/processed/gc_blockvariance_blocknumber_17_07_2019/constructs/seq_5/seq_5_4_20_200_3/seq_5_4_20_200_3_mooda_result.csv	5175148837.0490265	200	0.9334608281586868	[[0. 4. 0.]]	20_200	20	[1.755e+02 4.300e+01 8.100e+05]	3	4	8651	5
169	data/processed/gc_blockvariance_blocknumber_17_07_2019/constructs/seq_5/seq_5_4_20_200_4/seq_5_4_20_200_4_mooda_result.csv	5176352365.505572	200	0.9336779130590701	[[0. 4. 0.]]	20_200	20	[1.755e+02 4.300e+01 8.100e+05]	4	4	8651	5
170	data/processed/gc_blockvariance_blocknumber_17_07_2019/constructs/seq_5/seq_5_5_20_200_0/seq_5_5_20_200_0_mooda_result.csv	8416761806.079445	200	0.9344481976729111	[[0. 4. 0.]]	20_200	20	[2.78e+02 4.40e+01 8.10e+05]	0	5	8917	5
171	data/processed/gc_blockvariance_blocknumber_17_07_2019/constructs/seq_5/seq_5_5_20_200_1/seq_5_5_20_200_1_mooda_result.csv	8420430212.197122	200	0.9348554725327651	[[0. 4. 0.]]	20_200	20	[2.78e+02 4.40e+01 8.10e+05]	1	5	8917	5
172	data/processed/gc_blockvariance_blocknumber_17_07_2019/constructs/seq_5/seq_5_5_20_200_2/seq_5_5_20_200_2_mooda_result.csv	8417033491.617143	200	0.9344783608243563	[[0. 4. 0.]]	20_200	20	[2.78e+02 4.40e+01 8.10e+05]	2	5	8917	5
173	data/processed/gc_blockvariance_blocknumber_17_07_2019/constructs/seq_5/seq_5_5_20_200_3/seq_5_5_20_200_3_mooda_result.csv	8416408829.309506	200	0.9344090093824392	[[0. 4. 0.]]	20_200	20	[2.78e+02 4.40e+01 8.10e+05]	3	5	8917	5
174	data/processed/gc_blockvariance_blocknumber_17_07_2019/constructs/seq_5/seq_5_5_20_200_4/seq_5_5_20_200_4_mooda_result.csv	8373046724.639694	200	0.9295948490807014	[[0. 4. 0.]]	20_200	20	[2.78e+02 4.40e+01 8.10e+05]	4	5	8917	5
175	data/processed/gc_blockvariance_blocknumber_17_07_2019/constructs/seq_5/seq_5_6_20_200_0/seq_5_6_20_200_0_mooda_result.csv	7381948825.929229	200	0.9356793705388532	[[0. 4. 0.]]	20_200	20	[2.435e+02 4.400e+01 8.100e+05]	0	6	8896	5
176	data/processed/gc_blockvariance_blocknumber_17_07_2019/constructs/seq_5/seq_5_6_20_200_1/seq_5_6_20_200_1_mooda_result.csv	7583458922.781418	200	0.9612212491167158	[[0. 4. 0.]]	20_200	20	[2.435e+02 4.400e+01 8.100e+05]	1	6	8896	5
177	data/processed/gc_blockvariance_blocknumber_17_07_2019/constructs/seq_5/seq_5_6_20_200_2/seq_5_6_20_200_2_mooda_result.csv	7386032853.938723	200	0.9361970306916524	[[0. 4. 0.]]	20_200	20	[2.435e+02 4.400e+01 8.100e+05]	2	6	8896	5
178	data/processed/gc_blockvariance_blocknumber_17_07_2019/constructs/seq_5/seq_5_6_20_200_3/seq_5_6_20_200_3_mooda_result.csv	7386412021.673491	200	0.9362450910935547	[[0. 4. 0.]]	20_200	20	[2.435e+02 4.400e+01 8.100e+05]	3	6	8896	5
179	data/processed/gc_blockvariance_blocknumber_17_07_2019/constructs/seq_5/seq_5_6_20_200_4/seq_5_6_20_200_4_mooda_result.csv	7580378364.006753	200	0.9608307810488443	[[0. 4. 0.]]	20_200	20	[2.435e+02 4.400e+01 8.100e+05]	4	6	8896	5
180	data/processed/gc_blockvariance_blocknumber_17_07_2019/constructs/seq_5/seq_5_7_20_200_0/seq_5_7_20_200_0_mooda_result.csv	5827441328.351205	200	0.9582913100646193	[[0. 4. 0.]]	20_200	20	[1.925e+02 4.300e+01 8.100e+05]	0	7	8678	5
181	data/processed/gc_blockvariance_blocknumber_17_07_2019/constructs/seq_5/seq_5_7_20_200_1/seq_5_7_20_200_1_mooda_result.csv	5668468685.81651	200	0.9321491160389421	[[0. 4. 0.]]	20_200	20	[1.925e+02 4.300e+01 8.100e+05]	1	7	8678	5
182	data/processed/gc_blockvariance_blocknumber_17_07_2019/constructs/seq_5/seq_5_7_20_200_2/seq_5_7_20_200_2_mooda_result.csv	5668503422.150627	200	0.9321548282418203	[[0. 4. 0.]]	20_200	20	[1.925e+02 4.300e+01 8.100e+05]	2	7	8678	5
183	data/processed/gc_blockvariance_blocknumber_17_07_2019/constructs/seq_5/seq_5_7_20_200_3/seq_5_7_20_200_3_mooda_result.csv	5659855473.783447	200	0.9307327197548866	[[0. 4. 0.]]	20_200	20	[1.925e+02 4.300e+01 8.100e+05]	3	7	8678	5
184	data/processed/gc_blockvariance_blocknumber_17_07_2019/constructs/seq_5/seq_5_7_20_200_4/seq_5_7_20_200_4_mooda_result.csv	5824778756.23731	200	0.9578534644347111	[[0. 4. 0.]]	20_200	20	[1.925e+02 4.300e+01 8.100e+05]	4	7	8678	5
185	data/processed/gc_blockvariance_blocknumber_17_07_2019/constructs/seq_5/seq_5_8_20_200_0/seq_5_8_20_200_0_mooda_result.csv	6777844745.920765	200	0.932855023730785	[[0. 4. 0.]]	20_200	20	[2.3e+02 4.3e+01 8.1e+05]	0	8	8615	5
186	data/processed/gc_blockvariance_blocknumber_17_07_2019/constructs/seq_5/seq_5_8_20_200_1/seq_5_8_20_200_1_mooda_result.csv	6782725468.458414	200	0.9335267721566283	[[0. 4. 0.]]	20_200	20	[2.3e+02 4.3e+01 8.1e+05]	1	8	8615	5
187	data/processed/gc_blockvariance_blocknumber_17_07_2019/constructs/seq_5/seq_5_8_20_200_2/seq_5_8_20_200_2_mooda_result.csv	6787466199.783314	200	0.9341792531735846	[[0. 4. 0.]]	20_200	20	[2.3e+02 4.3e+01 8.1e+05]	2	8	8615	5
188	data/processed/gc_blockvariance_blocknumber_17_07_2019/constructs/seq_5/seq_5_8_20_200_3/seq_5_8_20_200_3_mooda_result.csv	6790329629.3929825	200	0.9345733555463317	[[0. 4. 0.]]	20_200	20	[2.3e+02 4.3e+01 8.1e+05]	3	8	8615	5
189	data/processed/gc_blockvariance_blocknumber_17_07_2019/constructs/seq_5/seq_5_8_20_200_4/seq_5_8_20_200_4_mooda_result.csv	6781202970.713001	200	0.9333172262428948	[[0. 4. 0.]]	20_200	20	[2.3e+02 4.3e+01 8.1e+05]	4	8	8615	5
190	data/processed/gc_blockvariance_blocknumber_17_07_2019/constructs/seq_5/seq_5_9_20_200_0/seq_5_9_20_200_0_mooda_result.csv	9458062803.573524	200	0.9580817021663589	[[0. 4. 0.]]	20_200	20	[3.125e+02 4.300e+01 8.100e+05]	0	9	8615	5
191	data/processed/gc_blockvariance_blocknumber_17_07_2019/constructs/seq_5/seq_5_9_20_200_1/seq_5_9_20_200_1_mooda_result.csv	9460408683.53559	200	0.9583193348310821	[[0. 4. 0.]]	20_200	20	[3.125e+02 4.300e+01 8.100e+05]	1	9	8615	5
192	data/processed/gc_blockvariance_blocknumber_17_07_2019/constructs/seq_5/seq_5_9_20_200_2/seq_5_9_20_200_2_mooda_result.csv	9468502479.462097	200	0.9591392191921086	[[0. 4. 0.]]	20_200	20	[3.125e+02 4.300e+01 8.100e+05]	2	9	8615	5
193	data/processed/gc_blockvariance_blocknumber_17_07_2019/constructs/seq_5/seq_5_9_20_200_3/seq_5_9_20_200_3_mooda_result.csv	9451947413.376461	200	0.9574622261096764	[[0. 4. 0.]]	20_200	20	[3.125e+02 4.300e+01 8.100e+05]	3	9	8615	5
194	data/processed/gc_blockvariance_blocknumber_17_07_2019/constructs/seq_5/seq_5_9_20_200_4/seq_5_9_20_200_4_mooda_result.csv	9460206542.107367	200	0.9582988583331299	[[0. 4. 0.]]	20_200	20	[3.125e+02 4.300e+01 8.100e+05]	4	9	8615	5
195	data/processed/gc_blockvariance_blocknumber_17_07_2019/constructs/seq_5/seq_5_10_20_200_0/seq_5_10_20_200_0_mooda_result.csv	8721110280.88237	200	0.958582871786339	[[0. 4. 0.]]	20_200	20	[2.88e+02 4.30e+01 8.10e+05]	0	10	8725	5
196	data/processed/gc_blockvariance_blocknumber_17_07_2019/constructs/seq_5/seq_5_10_20_200_1/seq_5_10_20_200_1_mooda_result.csv	8500789400.57019	200	0.9343662508100962	[[0. 4. 0.]]	20_200	20	[2.88e+02 4.30e+01 8.10e+05]	1	10	8725	5
197	data/processed/gc_blockvariance_blocknumber_17_07_2019/constructs/seq_5/seq_5_10_20_200_2/seq_5_10_20_200_2_mooda_result.csv	8719914290.247597	200	0.9584514141966072	[[0. 4. 0.]]	20_200	20	[2.88e+02 4.30e+01 8.10e+05]	2	10	8725	5
198	data/processed/gc_blockvariance_blocknumber_17_07_2019/constructs/seq_5/seq_5_10_20_200_3/seq_5_10_20_200_3_mooda_result.csv	8731967170.01891	200	0.959776209289476	[[0. 4. 0.]]	20_200	20	[2.88e+02 4.30e+01 8.10e+05]	3	10	8725	5
199	data/processed/gc_blockvariance_blocknumber_17_07_2019/constructs/seq_5/seq_5_10_20_200_4/seq_5_10_20_200_4_mooda_result.csv	8727807359.568317	200	0.9593189827530157	[[0. 4. 0.]]	20_200	20	[2.88e+02 4.30e+01 8.10e+05]	4	10	8725	5
