## Supplementary Tables for "Design and assembly of DNA molecules using multi-objective optimisation": archive_gc_blockvariance_blocknumber_seq_10_hypervolume.csv

	filename	hypervolume	iterations	normalised_hypervolume	null_point	parameter_setting	population_size	reference_points	run	sequence_id	sequence_length	transcription_units
0	data/processed/gc_blockvariance_blocknumber_17_07_2019/constructs/seq_10/seq_10_1_10_100_0/seq_10_1_10_100_0_mooda_result.csv	24542157715.239914	100	0.9065302379281184	[[0. 8. 0.]]	10_100	10	[4.285e+02 8.600e+01 8.100e+05]	0	1	17221	10
1	data/processed/gc_blockvariance_blocknumber_17_07_2019/constructs/seq_10/seq_10_1_10_100_1/seq_10_1_10_100_1_mooda_result.csv	25525499916.73561	100	0.9428526122779948	[[0. 8. 0.]]	10_100	10	[4.285e+02 8.600e+01 8.100e+05]	1	1	17221	10
2	data/processed/gc_blockvariance_blocknumber_17_07_2019/constructs/seq_10/seq_10_1_10_100_2/seq_10_1_10_100_2_mooda_result.csv	24713713721.47666	100	0.9128671178779698	[[0. 8. 0.]]	10_100	10	[4.285e+02 8.600e+01 8.100e+05]	2	1	17221	10
3	data/processed/gc_blockvariance_blocknumber_17_07_2019/constructs/seq_10/seq_10_1_10_100_3/seq_10_1_10_100_3_mooda_result.csv	24351152638.39665	100	0.8994749545351393	[[0. 8. 0.]]	10_100	10	[4.285e+02 8.600e+01 8.100e+05]	3	1	17221	10
4	data/processed/gc_blockvariance_blocknumber_17_07_2019/constructs/seq_10/seq_10_1_10_100_4/seq_10_1_10_100_4_mooda_result.csv	25289921401.778084	100	0.934150889728042	[[0. 8. 0.]]	10_100	10	[4.285e+02 8.600e+01 8.100e+05]	4	1	17221	10
5	data/processed/gc_blockvariance_blocknumber_17_07_2019/constructs/seq_10/seq_10_2_10_100_0/seq_10_2_10_100_0_mooda_result.csv	23016927201.433502	100	0.9117761469555308	[[0. 8. 0.]]	10_100	10	[3.945e+02 8.700e+01 8.100e+05]	0	2	17540	10
6	data/processed/gc_blockvariance_blocknumber_17_07_2019/constructs/seq_10/seq_10_2_10_100_1/seq_10_2_10_100_1_mooda_result.csv	23353270086.85228	100	0.9250997942625414	[[0. 8. 0.]]	10_100	10	[3.945e+02 8.700e+01 8.100e+05]	1	2	17540	10
7	data/processed/gc_blockvariance_blocknumber_17_07_2019/constructs/seq_10/seq_10_2_10_100_2/seq_10_2_10_100_2_mooda_result.csv	22788674283.40806	100	0.9027342985668529	[[0. 8. 0.]]	10_100	10	[3.945e+02 8.700e+01 8.100e+05]	2	2	17540	10
8	data/processed/gc_blockvariance_blocknumber_17_07_2019/constructs/seq_10/seq_10_2_10_100_3/seq_10_2_10_100_3_mooda_result.csv	22857590029.385834	100	0.9054642778026681	[[0. 8. 0.]]	10_100	10	[3.945e+02 8.700e+01 8.100e+05]	3	2	17540	10
9	data/processed/gc_blockvariance_blocknumber_17_07_2019/constructs/seq_10/seq_10_2_10_100_4/seq_10_2_10_100_4_mooda_result.csv	23737686165.93774	100	0.9403277787953536	[[0. 8. 0.]]	10_100	10	[3.945e+02 8.700e+01 8.100e+05]	4	2	17540	10
10	data/processed/gc_blockvariance_blocknumber_17_07_2019/constructs/seq_10/seq_10_3_10_100_0/seq_10_3_10_100_0_mooda_result.csv	24380102515.001106	100	0.8870878866439295	[[0. 8. 0.]]	10_100	10	[4.35e+02 8.60e+01 8.10e+05]	0	3	17371	10
11	data/processed/gc_blockvariance_blocknumber_17_07_2019/constructs/seq_10/seq_10_3_10_100_1/seq_10_3_10_100_1_mooda_result.csv	25210909289.26848	100	0.9173173996306294	[[0. 8. 0.]]	10_100	10	[4.35e+02 8.60e+01 8.10e+05]	1	3	17371	10
12	data/processed/gc_blockvariance_blocknumber_17_07_2019/constructs/seq_10/seq_10_3_10_100_2/seq_10_3_10_100_2_mooda_result.csv	25402235657.584633	100	0.9242789496743343	[[0. 8. 0.]]	10_100	10	[4.35e+02 8.60e+01 8.10e+05]	2	3	17371	10
13	data/processed/gc_blockvariance_blocknumber_17_07_2019/constructs/seq_10/seq_10_3_10_100_3/seq_10_3_10_100_3_mooda_result.csv	24796877119.06697	100	0.9022525358696725	[[0. 8. 0.]]	10_100	10	[4.35e+02 8.60e+01 8.10e+05]	3	3	17371	10
14	data/processed/gc_blockvariance_blocknumber_17_07_2019/constructs/seq_10/seq_10_3_10_100_4/seq_10_3_10_100_4_mooda_result.csv	25098416744.2023	100	0.9132242759858642	[[0. 8. 0.]]	10_100	10	[4.35e+02 8.60e+01 8.10e+05]	4	3	17371	10
15	data/processed/gc_blockvariance_blocknumber_17_07_2019/constructs/seq_10/seq_10_4_10_100_0/seq_10_4_10_100_0_mooda_result.csv	26575029126.535873	100	0.9216050206883497	[[0. 9. 0.]]	10_100	10	[4.395e+02 9.000e+01 8.100e+05]	0	4	18004	10
16	data/processed/gc_blockvariance_blocknumber_17_07_2019/constructs/seq_10/seq_10_4_10_100_1/seq_10_4_10_100_1_mooda_result.csv	27753739291.943596	100	0.9624819356751125	[[0. 9. 0.]]	10_100	10	[4.395e+02 9.000e+01 8.100e+05]	1	4	18004	10
17	data/processed/gc_blockvariance_blocknumber_17_07_2019/constructs/seq_10/seq_10_4_10_100_2/seq_10_4_10_100_2_mooda_result.csv	27568263324.90408	100	0.9560497477129943	[[0. 9. 0.]]	10_100	10	[4.395e+02 9.000e+01 8.100e+05]	2	4	18004	10
18	data/processed/gc_blockvariance_blocknumber_17_07_2019/constructs/seq_10/seq_10_4_10_100_3/seq_10_4_10_100_3_mooda_result.csv	27078448853.745552	100	0.9390632949916778	[[0. 9. 0.]]	10_100	10	[4.395e+02 9.000e+01 8.100e+05]	3	4	18004	10
19	data/processed/gc_blockvariance_blocknumber_17_07_2019/constructs/seq_10/seq_10_4_10_100_4/seq_10_4_10_100_4_mooda_result.csv	26690155740.73449	100	0.9255975380682968	[[0. 9. 0.]]	10_100	10	[4.395e+02 9.000e+01 8.100e+05]	4	4	18004	10
20	data/processed/gc_blockvariance_blocknumber_17_07_2019/constructs/seq_10/seq_10_5_10_100_0/seq_10_5_10_100_0_mooda_result.csv	22298566823.42479	100	0.9250367891039754	[[0. 8. 0.]]	10_100	10	[3.72e+02 8.80e+01 8.10e+05]	0	5	17645	10
21	data/processed/gc_blockvariance_blocknumber_17_07_2019/constructs/seq_10/seq_10_5_10_100_1/seq_10_5_10_100_1_mooda_result.csv	22460756538.296432	100	0.9317650893691272	[[0. 8. 0.]]	10_100	10	[3.72e+02 8.80e+01 8.10e+05]	1	5	17645	10
22	data/processed/gc_blockvariance_blocknumber_17_07_2019/constructs/seq_10/seq_10_5_10_100_2/seq_10_5_10_100_2_mooda_result.csv	22651975041.091675	100	0.9396976238339504	[[0. 8. 0.]]	10_100	10	[3.72e+02 8.80e+01 8.10e+05]	2	5	17645	10
23	data/processed/gc_blockvariance_blocknumber_17_07_2019/constructs/seq_10/seq_10_5_10_100_3/seq_10_5_10_100_3_mooda_result.csv	22599578369.845375	100	0.9375239931735935	[[0. 8. 0.]]	10_100	10	[3.72e+02 8.80e+01 8.10e+05]	3	5	17645	10
24	data/processed/gc_blockvariance_blocknumber_17_07_2019/constructs/seq_10/seq_10_5_10_100_4/seq_10_5_10_100_4_mooda_result.csv	22213329356.261948	100	0.9215007863841576	[[0. 8. 0.]]	10_100	10	[3.72e+02 8.80e+01 8.10e+05]	4	5	17645	10
25	data/processed/gc_blockvariance_blocknumber_17_07_2019/constructs/seq_10/seq_10_6_10_100_0/seq_10_6_10_100_0_mooda_result.csv	22138882740.665604	100	0.9080685072866784	[[0. 8. 0.]]	10_100	10	[3.81e+02 8.70e+01 8.10e+05]	0	6	17425	10
26	data/processed/gc_blockvariance_blocknumber_17_07_2019/constructs/seq_10/seq_10_6_10_100_1/seq_10_6_10_100_1_mooda_result.csv	22799337413.133724	100	0.9351583155477347	[[0. 8. 0.]]	10_100	10	[3.81e+02 8.70e+01 8.10e+05]	1	6	17425	10
27	data/processed/gc_blockvariance_blocknumber_17_07_2019/constructs/seq_10/seq_10_6_10_100_2/seq_10_6_10_100_2_mooda_result.csv	22063769991.583767	100	0.9049876145995486	[[0. 8. 0.]]	10_100	10	[3.81e+02 8.70e+01 8.10e+05]	2	6	17425	10
28	data/processed/gc_blockvariance_blocknumber_17_07_2019/constructs/seq_10/seq_10_6_10_100_3/seq_10_6_10_100_3_mooda_result.csv	22686548421.028625	100	0.9305320598825778	[[0. 8. 0.]]	10_100	10	[3.81e+02 8.70e+01 8.10e+05]	3	6	17425	10
29	data/processed/gc_blockvariance_blocknumber_17_07_2019/constructs/seq_10/seq_10_6_10_100_4/seq_10_6_10_100_4_mooda_result.csv	22690185627.53056	100	0.9306812468455151	[[0. 8. 0.]]	10_100	10	[3.81e+02 8.70e+01 8.10e+05]	4	6	17425	10
30	data/processed/gc_blockvariance_blocknumber_17_07_2019/constructs/seq_10/seq_10_7_10_100_0/seq_10_7_10_100_0_mooda_result.csv	28465734478.8555	100	0.9219014184853387	[[0. 8. 0.]]	10_100	10	[4.765e+02 8.800e+01 8.100e+05]	0	7	17710	10
31	data/processed/gc_blockvariance_blocknumber_17_07_2019/constructs/seq_10/seq_10_7_10_100_1/seq_10_7_10_100_1_mooda_result.csv	28245251430.34454	100	0.914760775923482	[[0. 8. 0.]]	10_100	10	[4.765e+02 8.800e+01 8.100e+05]	1	7	17710	10
32	data/processed/gc_blockvariance_blocknumber_17_07_2019/constructs/seq_10/seq_10_7_10_100_2/seq_10_7_10_100_2_mooda_result.csv	28337643755.018147	100	0.9177530266675135	[[0. 8. 0.]]	10_100	10	[4.765e+02 8.800e+01 8.100e+05]	2	7	17710	10
33	data/processed/gc_blockvariance_blocknumber_17_07_2019/constructs/seq_10/seq_10_7_10_100_3/seq_10_7_10_100_3_mooda_result.csv	28663488504.74924	100	0.9283059508229127	[[0. 8. 0.]]	10_100	10	[4.765e+02 8.800e+01 8.100e+05]	3	7	17710	10
34	data/processed/gc_blockvariance_blocknumber_17_07_2019/constructs/seq_10/seq_10_7_10_100_4/seq_10_7_10_100_4_mooda_result.csv	28295446377.464058	100	0.9163864073641411	[[0. 8. 0.]]	10_100	10	[4.765e+02 8.800e+01 8.100e+05]	4	7	17710	10
35	data/processed/gc_blockvariance_blocknumber_17_07_2019/constructs/seq_10/seq_10_8_10_100_0/seq_10_8_10_100_0_mooda_result.csv	33244575335.149273	100	0.9138569319428146	[[0. 8. 0.]]	10_100	10	[5.685e+02 8.700e+01 8.100e+05]	0	8	17494	10
36	data/processed/gc_blockvariance_blocknumber_17_07_2019/constructs/seq_10/seq_10_8_10_100_1/seq_10_8_10_100_1_mooda_result.csv	33562569299.696827	100	0.9225982374306458	[[0. 8. 0.]]	10_100	10	[5.685e+02 8.700e+01 8.100e+05]	1	8	17494	10
37	data/processed/gc_blockvariance_blocknumber_17_07_2019/constructs/seq_10/seq_10_8_10_100_2/seq_10_8_10_100_2_mooda_result.csv	32988573058.72187	100	0.9068197100036621	[[0. 8. 0.]]	10_100	10	[5.685e+02 8.700e+01 8.100e+05]	2	8	17494	10
38	data/processed/gc_blockvariance_blocknumber_17_07_2019/constructs/seq_10/seq_10_8_10_100_3/seq_10_8_10_100_3_mooda_result.csv	33544027123.06871	100	0.9220885333218075	[[0. 8. 0.]]	10_100	10	[5.685e+02 8.700e+01 8.100e+05]	3	8	17494	10
39	data/processed/gc_blockvariance_blocknumber_17_07_2019/constructs/seq_10/seq_10_8_10_100_4/seq_10_8_10_100_4_mooda_result.csv	33897211939.656784	100	0.9317971967546266	[[0. 8. 0.]]	10_100	10	[5.685e+02 8.700e+01 8.100e+05]	4	8	17494	10
40	data/processed/gc_blockvariance_blocknumber_17_07_2019/constructs/seq_10/seq_10_9_10_100_0/seq_10_9_10_100_0_mooda_result.csv	28501170137.281013	100	0.9317999523095271	[[0. 8. 0.]]	10_100	10	[4.78e+02 8.70e+01 8.10e+05]	0	9	17403	10
41	data/processed/gc_blockvariance_blocknumber_17_07_2019/constructs/seq_10/seq_10_9_10_100_1/seq_10_9_10_100_1_mooda_result.csv	28507615351.764393	100	0.9320106682387086	[[0. 8. 0.]]	10_100	10	[4.78e+02 8.70e+01 8.10e+05]	1	9	17403	10
42	data/processed/gc_blockvariance_blocknumber_17_07_2019/constructs/seq_10/seq_10_9_10_100_2/seq_10_9_10_100_2_mooda_result.csv	28400737560.45901	100	0.9285164706193964	[[0. 8. 0.]]	10_100	10	[4.78e+02 8.70e+01 8.10e+05]	2	9	17403	10
43	data/processed/gc_blockvariance_blocknumber_17_07_2019/constructs/seq_10/seq_10_9_10_100_3/seq_10_9_10_100_3_mooda_result.csv	28648420397.325867	100	0.936614062910126	[[0. 8. 0.]]	10_100	10	[4.78e+02 8.70e+01 8.10e+05]	3	9	17403	10
44	data/processed/gc_blockvariance_blocknumber_17_07_2019/constructs/seq_10/seq_10_9_10_100_4/seq_10_9_10_100_4_mooda_result.csv	28515023682.39431	100	0.9322528717024401	[[0. 8. 0.]]	10_100	10	[4.78e+02 8.70e+01 8.10e+05]	4	9	17403	10
45	data/processed/gc_blockvariance_blocknumber_17_07_2019/constructs/seq_10/seq_10_10_10_100_0/seq_10_10_10_100_0_mooda_result.csv	22065945403.37822	100	0.9032462833357164	[[0. 8. 0.]]	10_100	10	[3.77e+02 8.80e+01 8.10e+05]	0	10	17625	10
46	data/processed/gc_blockvariance_blocknumber_17_07_2019/constructs/seq_10/seq_10_10_10_100_1/seq_10_10_10_100_1_mooda_result.csv	22178601090.3454	100	0.9078577254783297	[[0. 8. 0.]]	10_100	10	[3.77e+02 8.80e+01 8.10e+05]	1	10	17625	10
47	data/processed/gc_blockvariance_blocknumber_17_07_2019/constructs/seq_10/seq_10_10_10_100_2/seq_10_10_10_100_2_mooda_result.csv	22343096256.48528	100	0.9145911622165438	[[0. 8. 0.]]	10_100	10	[3.77e+02 8.80e+01 8.10e+05]	2	10	17625	10
48	data/processed/gc_blockvariance_blocknumber_17_07_2019/constructs/seq_10/seq_10_10_10_100_3/seq_10_10_10_100_3_mooda_result.csv	22402020483.57237	100	0.9170031635218083	[[0. 8. 0.]]	10_100	10	[3.77e+02 8.80e+01 8.10e+05]	3	10	17625	10
49	data/processed/gc_blockvariance_blocknumber_17_07_2019/constructs/seq_10/seq_10_10_10_100_4/seq_10_10_10_100_4_mooda_result.csv	22943573580.49894	100	0.9391710703613215	[[0. 8. 0.]]	10_100	10	[3.77e+02 8.80e+01 8.10e+05]	4	10	17625	10
50	data/processed/gc_blockvariance_blocknumber_17_07_2019/constructs/seq_10/seq_10_1_20_100_0/seq_10_1_20_100_0_mooda_result.csv	25332459951.559032	100	0.9357221648417251	[[0. 8. 0.]]	20_100	20	[4.285e+02 8.600e+01 8.100e+05]	0	1	17221	10
51	data/processed/gc_blockvariance_blocknumber_17_07_2019/constructs/seq_10/seq_10_1_20_100_1/seq_10_1_20_100_1_mooda_result.csv	25262228350.551987	100	0.9331279728106204	[[0. 8. 0.]]	20_100	20	[4.285e+02 8.600e+01 8.100e+05]	1	1	17221	10
52	data/processed/gc_blockvariance_blocknumber_17_07_2019/constructs/seq_10/seq_10_1_20_100_2/seq_10_1_20_100_2_mooda_result.csv	25255432967.37808	100	0.9328769671575343	[[0. 8. 0.]]	20_100	20	[4.285e+02 8.600e+01 8.100e+05]	2	1	17221	10
53	data/processed/gc_blockvariance_blocknumber_17_07_2019/constructs/seq_10/seq_10_1_20_100_3/seq_10_1_20_100_3_mooda_result.csv	25210655611.325058	100	0.9312229957460748	[[0. 8. 0.]]	20_100	20	[4.285e+02 8.600e+01 8.100e+05]	3	1	17221	10
54	data/processed/gc_blockvariance_blocknumber_17_07_2019/constructs/seq_10/seq_10_1_20_100_4/seq_10_1_20_100_4_mooda_result.csv	25420567975.755066	100	0.9389766703772432	[[0. 8. 0.]]	20_100	20	[4.285e+02 8.600e+01 8.100e+05]	4	1	17221	10
55	data/processed/gc_blockvariance_blocknumber_17_07_2019/constructs/seq_10/seq_10_2_20_100_0/seq_10_2_20_100_0_mooda_result.csv	23398827416.824135	100	0.9269044698573242	[[0. 8. 0.]]	20_100	20	[3.945e+02 8.700e+01 8.100e+05]	0	2	17540	10
56	data/processed/gc_blockvariance_blocknumber_17_07_2019/constructs/seq_10/seq_10_2_20_100_1/seq_10_2_20_100_1_mooda_result.csv	23953509824.92395	100	0.9488772633764246	[[0. 8. 0.]]	20_100	20	[3.945e+02 8.700e+01 8.100e+05]	1	2	17540	10
57	data/processed/gc_blockvariance_blocknumber_17_07_2019/constructs/seq_10/seq_10_2_20_100_2/seq_10_2_20_100_2_mooda_result.csv	23414067580.07556	100	0.9275081828206904	[[0. 8. 0.]]	20_100	20	[3.945e+02 8.700e+01 8.100e+05]	2	2	17540	10
58	data/processed/gc_blockvariance_blocknumber_17_07_2019/constructs/seq_10/seq_10_2_20_100_3/seq_10_2_20_100_3_mooda_result.csv	23518570511.12529	100	0.9316478874382618	[[0. 8. 0.]]	20_100	20	[3.945e+02 8.700e+01 8.100e+05]	3	2	17540	10
59	data/processed/gc_blockvariance_blocknumber_17_07_2019/constructs/seq_10/seq_10_2_20_100_4/seq_10_2_20_100_4_mooda_result.csv	23273345095.472687	100	0.921933702627121	[[0. 8. 0.]]	20_100	20	[3.945e+02 8.700e+01 8.100e+05]	4	2	17540	10
60	data/processed/gc_blockvariance_blocknumber_17_07_2019/constructs/seq_10/seq_10_3_20_100_0/seq_10_3_20_100_0_mooda_result.csv	25341613956.039734	100	0.9220731846626764	[[0. 8. 0.]]	20_100	20	[4.35e+02 8.60e+01 8.10e+05]	0	3	17371	10
61	data/processed/gc_blockvariance_blocknumber_17_07_2019/constructs/seq_10/seq_10_3_20_100_1/seq_10_3_20_100_1_mooda_result.csv	25477959243.65812	100	0.9270342078155869	[[0. 8. 0.]]	20_100	20	[4.35e+02 8.60e+01 8.10e+05]	1	3	17371	10
62	data/processed/gc_blockvariance_blocknumber_17_07_2019/constructs/seq_10/seq_10_3_20_100_2/seq_10_3_20_100_2_mooda_result.csv	25723330611.71064	100	0.935962224758695	[[0. 8. 0.]]	20_100	20	[4.35e+02 8.60e+01 8.10e+05]	2	3	17371	10
63	data/processed/gc_blockvariance_blocknumber_17_07_2019/constructs/seq_10/seq_10_3_20_100_3/seq_10_3_20_100_3_mooda_result.csv	26164069533.946976	100	0.9519988332531747	[[0. 8. 0.]]	20_100	20	[4.35e+02 8.60e+01 8.10e+05]	3	3	17371	10
64	data/processed/gc_blockvariance_blocknumber_17_07_2019/constructs/seq_10/seq_10_3_20_100_4/seq_10_3_20_100_4_mooda_result.csv	25731780449.849224	100	0.9362696783082535	[[0. 8. 0.]]	20_100	20	[4.35e+02 8.60e+01 8.10e+05]	4	3	17371	10
65	data/processed/gc_blockvariance_blocknumber_17_07_2019/constructs/seq_10/seq_10_4_20_100_0/seq_10_4_20_100_0_mooda_result.csv	27648576299.833237	100	0.9588349503394411	[[0. 9. 0.]]	20_100	20	[4.395e+02 9.000e+01 8.100e+05]	0	4	18004	10
66	data/processed/gc_blockvariance_blocknumber_17_07_2019/constructs/seq_10/seq_10_4_20_100_1/seq_10_4_20_100_1_mooda_result.csv	26438127379.439888	100	0.9168573556203674	[[0. 9. 0.]]	20_100	20	[4.395e+02 9.000e+01 8.100e+05]	1	4	18004	10
67	data/processed/gc_blockvariance_blocknumber_17_07_2019/constructs/seq_10/seq_10_4_20_100_2/seq_10_4_20_100_2_mooda_result.csv	26645538488.96193	100	0.9240502403006399	[[0. 9. 0.]]	20_100	20	[4.395e+02 9.000e+01 8.100e+05]	2	4	18004	10
68	data/processed/gc_blockvariance_blocknumber_17_07_2019/constructs/seq_10/seq_10_4_20_100_3/seq_10_4_20_100_3_mooda_result.csv	27394778622.816093	100	0.9500334091533778	[[0. 9. 0.]]	20_100	20	[4.395e+02 9.000e+01 8.100e+05]	3	4	18004	10
69	data/processed/gc_blockvariance_blocknumber_17_07_2019/constructs/seq_10/seq_10_4_20_100_4/seq_10_4_20_100_4_mooda_result.csv	27349186059.371414	100	0.9484522882004486	[[0. 9. 0.]]	20_100	20	[4.395e+02 9.000e+01 8.100e+05]	4	4	18004	10
70	data/processed/gc_blockvariance_blocknumber_17_07_2019/constructs/seq_10/seq_10_5_20_100_0/seq_10_5_20_100_0_mooda_result.csv	22396400180.308453	100	0.9290953214318852	[[0. 8. 0.]]	20_100	20	[3.72e+02 8.80e+01 8.10e+05]	0	5	17645	10
71	data/processed/gc_blockvariance_blocknumber_17_07_2019/constructs/seq_10/seq_10_5_20_100_1/seq_10_5_20_100_1_mooda_result.csv	22568934653.15737	100	0.9362527650486763	[[0. 8. 0.]]	20_100	20	[3.72e+02 8.80e+01 8.10e+05]	1	5	17645	10
72	data/processed/gc_blockvariance_blocknumber_17_07_2019/constructs/seq_10/seq_10_5_20_100_2/seq_10_5_20_100_2_mooda_result.csv	22676959722.43845	100	0.940734091764505	[[0. 8. 0.]]	20_100	20	[3.72e+02 8.80e+01 8.10e+05]	2	5	17645	10
73	data/processed/gc_blockvariance_blocknumber_17_07_2019/constructs/seq_10/seq_10_5_20_100_3/seq_10_5_20_100_3_mooda_result.csv	22220213458.991802	100	0.9217863674412503	[[0. 8. 0.]]	20_100	20	[3.72e+02 8.80e+01 8.10e+05]	3	5	17645	10
74	data/processed/gc_blockvariance_blocknumber_17_07_2019/constructs/seq_10/seq_10_5_20_100_4/seq_10_5_20_100_4_mooda_result.csv	22280273856.828636	100	0.9242779211813287	[[0. 8. 0.]]	20_100	20	[3.72e+02 8.80e+01 8.10e+05]	4	5	17645	10
75	data/processed/gc_blockvariance_blocknumber_17_07_2019/constructs/seq_10/seq_10_6_20_100_0/seq_10_6_20_100_0_mooda_result.csv	22889947516.440598	100	0.9388748617808392	[[0. 8. 0.]]	20_100	20	[3.81e+02 8.70e+01 8.10e+05]	0	6	17425	10
76	data/processed/gc_blockvariance_blocknumber_17_07_2019/constructs/seq_10/seq_10_6_20_100_1/seq_10_6_20_100_1_mooda_result.csv	22814003179.292107	100	0.9357598599228352	[[0. 8. 0.]]	20_100	20	[3.81e+02 8.70e+01 8.10e+05]	1	6	17425	10
77	data/processed/gc_blockvariance_blocknumber_17_07_2019/constructs/seq_10/seq_10_6_20_100_2/seq_10_6_20_100_2_mooda_result.csv	22990107033.01003	100	0.9429830954151722	[[0. 8. 0.]]	20_100	20	[3.81e+02 8.70e+01 8.10e+05]	2	6	17425	10
78	data/processed/gc_blockvariance_blocknumber_17_07_2019/constructs/seq_10/seq_10_6_20_100_3/seq_10_6_20_100_3_mooda_result.csv	22840391512.28224	100	0.9368422277382679	[[0. 8. 0.]]	20_100	20	[3.81e+02 8.70e+01 8.10e+05]	3	6	17425	10
79	data/processed/gc_blockvariance_blocknumber_17_07_2019/constructs/seq_10/seq_10_6_20_100_4/seq_10_6_20_100_4_mooda_result.csv	22846428509.706715	100	0.937089846703685	[[0. 8. 0.]]	20_100	20	[3.81e+02 8.70e+01 8.10e+05]	4	6	17425	10
80	data/processed/gc_blockvariance_blocknumber_17_07_2019/constructs/seq_10/seq_10_7_20_100_0/seq_10_7_20_100_0_mooda_result.csv	28651428783.021935	100	0.9279153803784649	[[0. 8. 0.]]	20_100	20	[4.765e+02 8.800e+01 8.100e+05]	0	7	17710	10
81	data/processed/gc_blockvariance_blocknumber_17_07_2019/constructs/seq_10/seq_10_7_20_100_1/seq_10_7_20_100_1_mooda_result.csv	29041248473.822857	100	0.9405402197680767	[[0. 8. 0.]]	20_100	20	[4.765e+02 8.800e+01 8.100e+05]	1	7	17710	10
82	data/processed/gc_blockvariance_blocknumber_17_07_2019/constructs/seq_10/seq_10_7_20_100_2/seq_10_7_20_100_2_mooda_result.csv	29133149411.947872	100	0.9435165562922763	[[0. 8. 0.]]	20_100	20	[4.765e+02 8.800e+01 8.100e+05]	2	7	17710	10
83	data/processed/gc_blockvariance_blocknumber_17_07_2019/constructs/seq_10/seq_10_7_20_100_3/seq_10_7_20_100_3_mooda_result.csv	28996679893.203552	100	0.9390968058374319	[[0. 8. 0.]]	20_100	20	[4.765e+02 8.800e+01 8.100e+05]	3	7	17710	10
84	data/processed/gc_blockvariance_blocknumber_17_07_2019/constructs/seq_10/seq_10_7_20_100_4/seq_10_7_20_100_4_mooda_result.csv	28440471149.512268	100	0.9210832313005152	[[0. 8. 0.]]	20_100	20	[4.765e+02 8.800e+01 8.100e+05]	4	7	17710	10
85	data/processed/gc_blockvariance_blocknumber_17_07_2019/constructs/seq_10/seq_10_8_20_100_0/seq_10_8_20_100_0_mooda_result.csv	33992505958.068485	100	0.9344167248556863	[[0. 8. 0.]]	20_100	20	[5.685e+02 8.700e+01 8.100e+05]	0	8	17494	10
86	data/processed/gc_blockvariance_blocknumber_17_07_2019/constructs/seq_10/seq_10_8_20_100_1/seq_10_8_20_100_1_mooda_result.csv	34098279088.73262	100	0.9373243122649474	[[0. 8. 0.]]	20_100	20	[5.685e+02 8.700e+01 8.100e+05]	1	8	17494	10
87	data/processed/gc_blockvariance_blocknumber_17_07_2019/constructs/seq_10/seq_10_8_20_100_2/seq_10_8_20_100_2_mooda_result.csv	34069076667.74115	100	0.9365215697247427	[[0. 8. 0.]]	20_100	20	[5.685e+02 8.700e+01 8.100e+05]	2	8	17494	10
88	data/processed/gc_blockvariance_blocknumber_17_07_2019/constructs/seq_10/seq_10_8_20_100_3/seq_10_8_20_100_3_mooda_result.csv	34532791458.55607	100	0.9492685809817214	[[0. 8. 0.]]	20_100	20	[5.685e+02 8.700e+01 8.100e+05]	3	8	17494	10
89	data/processed/gc_blockvariance_blocknumber_17_07_2019/constructs/seq_10/seq_10_8_20_100_4/seq_10_8_20_100_4_mooda_result.csv	34026955653.06391	100	0.9353637092059902	[[0. 8. 0.]]	20_100	20	[5.685e+02 8.700e+01 8.100e+05]	4	8	17494	10
90	data/processed/gc_blockvariance_blocknumber_17_07_2019/constructs/seq_10/seq_10_9_20_100_0/seq_10_9_20_100_0_mooda_result.csv	28658096432.258724	100	0.9369304053215273	[[0. 8. 0.]]	20_100	20	[4.78e+02 8.70e+01 8.10e+05]	0	9	17403	10
91	data/processed/gc_blockvariance_blocknumber_17_07_2019/constructs/seq_10/seq_10_9_20_100_1/seq_10_9_20_100_1_mooda_result.csv	28442250403.58571	100	0.9298736663085337	[[0. 8. 0.]]	20_100	20	[4.78e+02 8.70e+01 8.10e+05]	1	9	17403	10
92	data/processed/gc_blockvariance_blocknumber_17_07_2019/constructs/seq_10/seq_10_9_20_100_2/seq_10_9_20_100_2_mooda_result.csv	28704685038.65228	100	0.9384535449332198	[[0. 8. 0.]]	20_100	20	[4.78e+02 8.70e+01 8.10e+05]	2	9	17403	10
93	data/processed/gc_blockvariance_blocknumber_17_07_2019/constructs/seq_10/seq_10_9_20_100_3/seq_10_9_20_100_3_mooda_result.csv	28658899429.25959	100	0.9369566580179431	[[0. 8. 0.]]	20_100	20	[4.78e+02 8.70e+01 8.10e+05]	3	9	17403	10
94	data/processed/gc_blockvariance_blocknumber_17_07_2019/constructs/seq_10/seq_10_9_20_100_4/seq_10_9_20_100_4_mooda_result.csv	28640750324.877655	100	0.9363633022183008	[[0. 8. 0.]]	20_100	20	[4.78e+02 8.70e+01 8.10e+05]	4	9	17403	10
95	data/processed/gc_blockvariance_blocknumber_17_07_2019/constructs/seq_10/seq_10_10_20_100_0/seq_10_10_20_100_0_mooda_result.csv	22634979865.961212	100	0.9265391109949083	[[0. 8. 0.]]	20_100	20	[3.77e+02 8.80e+01 8.10e+05]	0	10	17625	10
96	data/processed/gc_blockvariance_blocknumber_17_07_2019/constructs/seq_10/seq_10_10_20_100_1/seq_10_10_20_100_1_mooda_result.csv	23178544788.828148	100	0.9487893698148209	[[0. 8. 0.]]	20_100	20	[3.77e+02 8.80e+01 8.10e+05]	1	10	17625	10
97	data/processed/gc_blockvariance_blocknumber_17_07_2019/constructs/seq_10/seq_10_10_20_100_2/seq_10_10_20_100_2_mooda_result.csv	22684952856.30978	100	0.928584702832211	[[0. 8. 0.]]	20_100	20	[3.77e+02 8.80e+01 8.10e+05]	2	10	17625	10
98	data/processed/gc_blockvariance_blocknumber_17_07_2019/constructs/seq_10/seq_10_10_20_100_3/seq_10_10_20_100_3_mooda_result.csv	22544260984.139126	100	0.9228256289148871	[[0. 8. 0.]]	20_100	20	[3.77e+02 8.80e+01 8.10e+05]	3	10	17625	10
99	data/processed/gc_blockvariance_blocknumber_17_07_2019/constructs/seq_10/seq_10_10_20_100_4/seq_10_10_20_100_4_mooda_result.csv	22561627033.191837	100	0.9235364898807937	[[0. 8. 0.]]	20_100	20	[3.77e+02 8.80e+01 8.10e+05]	4	10	17625	10
100	data/processed/gc_blockvariance_blocknumber_17_07_2019/constructs/seq_10/seq_10_1_10_200_0/seq_10_1_10_200_0_mooda_result.csv	24844358833.43927	200	0.9176928445237597	[[0. 8. 0.]]	10_200	10	[4.285e+02 8.600e+01 8.100e+05]	0	1	17221	10
101	data/processed/gc_blockvariance_blocknumber_17_07_2019/constructs/seq_10/seq_10_1_10_200_1/seq_10_1_10_200_1_mooda_result.csv	25264314280.05178	200	0.9332050221959145	[[0. 8. 0.]]	10_200	10	[4.285e+02 8.600e+01 8.100e+05]	1	1	17221	10
102	data/processed/gc_blockvariance_blocknumber_17_07_2019/constructs/seq_10/seq_10_1_10_200_2/seq_10_1_10_200_2_mooda_result.csv	25264730030.42872	200	0.933220379048091	[[0. 8. 0.]]	10_200	10	[4.285e+02 8.600e+01 8.100e+05]	2	1	17221	10
103	data/processed/gc_blockvariance_blocknumber_17_07_2019/constructs/seq_10/seq_10_1_10_200_3/seq_10_1_10_200_3_mooda_result.csv	25375704360.710617	200	0.9373195127592191	[[0. 8. 0.]]	10_200	10	[4.285e+02 8.600e+01 8.100e+05]	3	1	17221	10
104	data/processed/gc_blockvariance_blocknumber_17_07_2019/constructs/seq_10/seq_10_1_10_200_4/seq_10_1_10_200_4_mooda_result.csv	25307690165.55999	200	0.9348072265442992	[[0. 8. 0.]]	10_200	10	[4.285e+02 8.600e+01 8.100e+05]	4	1	17221	10
105	data/processed/gc_blockvariance_blocknumber_17_07_2019/constructs/seq_10/seq_10_2_10_200_0/seq_10_2_10_200_0_mooda_result.csv	23436030332.624573	200	0.9283781996444143	[[0. 8. 0.]]	10_200	10	[3.945e+02 8.700e+01 8.100e+05]	0	2	17540	10
106	data/processed/gc_blockvariance_blocknumber_17_07_2019/constructs/seq_10/seq_10_2_10_200_1/seq_10_2_10_200_1_mooda_result.csv	23606490547.025024	200	0.9351306890681796	[[0. 8. 0.]]	10_200	10	[3.945e+02 8.700e+01 8.100e+05]	1	2	17540	10
107	data/processed/gc_blockvariance_blocknumber_17_07_2019/constructs/seq_10/seq_10_2_10_200_2/seq_10_2_10_200_2_mooda_result.csv	23146779898.835472	200	0.9169200391472555	[[0. 8. 0.]]	10_200	10	[3.945e+02 8.700e+01 8.100e+05]	2	2	17540	10
108	data/processed/gc_blockvariance_blocknumber_17_07_2019/constructs/seq_10/seq_10_2_10_200_3/seq_10_2_10_200_3_mooda_result.csv	23587846196.338486	200	0.9343921250503727	[[0. 8. 0.]]	10_200	10	[3.945e+02 8.700e+01 8.100e+05]	3	2	17540	10
109	data/processed/gc_blockvariance_blocknumber_17_07_2019/constructs/seq_10/seq_10_2_10_200_4/seq_10_2_10_200_4_mooda_result.csv	23318814698.565414	200	0.9237349030718486	[[0. 8. 0.]]	10_200	10	[3.945e+02 8.700e+01 8.100e+05]	4	2	17540	10
110	data/processed/gc_blockvariance_blocknumber_17_07_2019/constructs/seq_10/seq_10_3_10_200_0/seq_10_3_10_200_0_mooda_result.csv	25395256763.002422	200	0.9240250174834326	[[0. 8. 0.]]	10_200	10	[4.35e+02 8.60e+01 8.10e+05]	0	3	17371	10
111	data/processed/gc_blockvariance_blocknumber_17_07_2019/constructs/seq_10/seq_10_3_10_200_1/seq_10_3_10_200_1_mooda_result.csv	25779996306.285202	200	0.9380240475592524	[[0. 8. 0.]]	10_200	10	[4.35e+02 8.60e+01 8.10e+05]	1	3	17371	10
112	data/processed/gc_blockvariance_blocknumber_17_07_2019/constructs/seq_10/seq_10_3_10_200_2/seq_10_3_10_200_2_mooda_result.csv	26155899599.072796	200	0.9517015641889001	[[0. 8. 0.]]	10_200	10	[4.35e+02 8.60e+01 8.10e+05]	2	3	17371	10
113	data/processed/gc_blockvariance_blocknumber_17_07_2019/constructs/seq_10/seq_10_3_10_200_3/seq_10_3_10_200_3_mooda_result.csv	25999075116.005005	200	0.9459953905100553	[[0. 8. 0.]]	10_200	10	[4.35e+02 8.60e+01 8.10e+05]	3	3	17371	10
114	data/processed/gc_blockvariance_blocknumber_17_07_2019/constructs/seq_10/seq_10_3_10_200_4/seq_10_3_10_200_4_mooda_result.csv	25452528606.808907	200	0.9261088954677534	[[0. 8. 0.]]	10_200	10	[4.35e+02 8.60e+01 8.10e+05]	4	3	17371	10
115	data/processed/gc_blockvariance_blocknumber_17_07_2019/constructs/seq_10/seq_10_4_10_200_0/seq_10_4_10_200_0_mooda_result.csv	27157733671.035492	200	0.941812841768498	[[0. 9. 0.]]	10_200	10	[4.395e+02 9.000e+01 8.100e+05]	0	4	18004	10
116	data/processed/gc_blockvariance_blocknumber_17_07_2019/constructs/seq_10/seq_10_4_10_200_1/seq_10_4_10_200_1_mooda_result.csv	27108855307.35063	200	0.9401177713638519	[[0. 9. 0.]]	10_200	10	[4.395e+02 9.000e+01 8.100e+05]	1	4	18004	10
117	data/processed/gc_blockvariance_blocknumber_17_07_2019/constructs/seq_10/seq_10_4_10_200_2/seq_10_4_10_200_2_mooda_result.csv	26880733911.822205	200	0.9322066672049668	[[0. 9. 0.]]	10_200	10	[4.395e+02 9.000e+01 8.100e+05]	2	4	18004	10
118	data/processed/gc_blockvariance_blocknumber_17_07_2019/constructs/seq_10/seq_10_4_10_200_3/seq_10_4_10_200_3_mooda_result.csv	27302566036.727303	200	0.946835535619338	[[0. 9. 0.]]	10_200	10	[4.395e+02 9.000e+01 8.100e+05]	3	4	18004	10
119	data/processed/gc_blockvariance_blocknumber_17_07_2019/constructs/seq_10/seq_10_4_10_200_4/seq_10_4_10_200_4_mooda_result.csv	27732297251.490467	200	0.9617383394200976	[[0. 9. 0.]]	10_200	10	[4.395e+02 9.000e+01 8.100e+05]	4	4	18004	10
120	data/processed/gc_blockvariance_blocknumber_17_07_2019/constructs/seq_10/seq_10_5_10_200_0/seq_10_5_10_200_0_mooda_result.csv	22364580476.87728	200	0.9277753085124321	[[0. 8. 0.]]	10_200	10	[3.72e+02 8.80e+01 8.10e+05]	0	5	17645	10
121	data/processed/gc_blockvariance_blocknumber_17_07_2019/constructs/seq_10/seq_10_5_10_200_1/seq_10_5_10_200_1_mooda_result.csv	22230445408.55145	200	0.9222108310330981	[[0. 8. 0.]]	10_200	10	[3.72e+02 8.80e+01 8.10e+05]	1	5	17645	10
122	data/processed/gc_blockvariance_blocknumber_17_07_2019/constructs/seq_10/seq_10_5_10_200_2/seq_10_5_10_200_2_mooda_result.csv	22283792619.17482	200	0.92442389399869	[[0. 8. 0.]]	10_200	10	[3.72e+02 8.80e+01 8.10e+05]	2	5	17645	10
123	data/processed/gc_blockvariance_blocknumber_17_07_2019/constructs/seq_10/seq_10_5_10_200_3/seq_10_5_10_200_3_mooda_result.csv	22644900948.17234	200	0.93940416119791	[[0. 8. 0.]]	10_200	10	[3.72e+02 8.80e+01 8.10e+05]	3	5	17645	10
124	data/processed/gc_blockvariance_blocknumber_17_07_2019/constructs/seq_10/seq_10_5_10_200_4/seq_10_5_10_200_4_mooda_result.csv	22850962437.42404	200	0.9479524441384591	[[0. 8. 0.]]	10_200	10	[3.72e+02 8.80e+01 8.10e+05]	4	5	17645	10
125	data/processed/gc_blockvariance_blocknumber_17_07_2019/constructs/seq_10/seq_10_6_10_200_0/seq_10_6_10_200_0_mooda_result.csv	23124009578.530846	200	0.9484753637494558	[[0. 8. 0.]]	10_200	10	[3.81e+02 8.70e+01 8.10e+05]	0	6	17425	10
126	data/processed/gc_blockvariance_blocknumber_17_07_2019/constructs/seq_10/seq_10_6_10_200_1/seq_10_6_10_200_1_mooda_result.csv	22493290259.631104	200	0.9226052077375567	[[0. 8. 0.]]	10_200	10	[3.81e+02 8.70e+01 8.10e+05]	1	6	17425	10
127	data/processed/gc_blockvariance_blocknumber_17_07_2019/constructs/seq_10/seq_10_6_10_200_2/seq_10_6_10_200_2_mooda_result.csv	22875040845.618134	200	0.9382634362413965	[[0. 8. 0.]]	10_200	10	[3.81e+02 8.70e+01 8.10e+05]	2	6	17425	10
128	data/processed/gc_blockvariance_blocknumber_17_07_2019/constructs/seq_10/seq_10_6_10_200_3/seq_10_6_10_200_3_mooda_result.csv	22086953565.724434	200	0.9059385331174381	[[0. 8. 0.]]	10_200	10	[3.81e+02 8.70e+01 8.10e+05]	3	6	17425	10
129	data/processed/gc_blockvariance_blocknumber_17_07_2019/constructs/seq_10/seq_10_6_10_200_4/seq_10_6_10_200_4_mooda_result.csv	22569898589.625458	200	0.925747444528753	[[0. 8. 0.]]	10_200	10	[3.81e+02 8.70e+01 8.10e+05]	4	6	17425	10
130	data/processed/gc_blockvariance_blocknumber_17_07_2019/constructs/seq_10/seq_10_7_10_200_0/seq_10_7_10_200_0_mooda_result.csv	28841656316.505074	200	0.9340761570513219	[[0. 8. 0.]]	10_200	10	[4.765e+02 8.800e+01 8.100e+05]	0	7	17710	10
131	data/processed/gc_blockvariance_blocknumber_17_07_2019/constructs/seq_10/seq_10_7_10_200_1/seq_10_7_10_200_1_mooda_result.csv	29303683411.286064	200	0.9490395311519848	[[0. 8. 0.]]	10_200	10	[4.765e+02 8.800e+01 8.100e+05]	1	7	17710	10
132	data/processed/gc_blockvariance_blocknumber_17_07_2019/constructs/seq_10/seq_10_7_10_200_2/seq_10_7_10_200_2_mooda_result.csv	28761957964.959267	200	0.9314950178435631	[[0. 8. 0.]]	10_200	10	[4.765e+02 8.800e+01 8.100e+05]	2	7	17710	10
133	data/processed/gc_blockvariance_blocknumber_17_07_2019/constructs/seq_10/seq_10_7_10_200_3/seq_10_7_10_200_3_mooda_result.csv	28218474941.399296	200	0.9138935830126856	[[0. 8. 0.]]	10_200	10	[4.765e+02 8.800e+01 8.100e+05]	3	7	17710	10
134	data/processed/gc_blockvariance_blocknumber_17_07_2019/constructs/seq_10/seq_10_7_10_200_4/seq_10_7_10_200_4_mooda_result.csv	28295267001.96151	200	0.9163805980452084	[[0. 8. 0.]]	10_200	10	[4.765e+02 8.800e+01 8.100e+05]	4	7	17710	10
135	data/processed/gc_blockvariance_blocknumber_17_07_2019/constructs/seq_10/seq_10_8_10_200_0/seq_10_8_10_200_0_mooda_result.csv	34104591661.80184	200	0.9374978379785276	[[0. 8. 0.]]	10_200	10	[5.685e+02 8.700e+01 8.100e+05]	0	8	17494	10
136	data/processed/gc_blockvariance_blocknumber_17_07_2019/constructs/seq_10/seq_10_8_10_200_1/seq_10_8_10_200_1_mooda_result.csv	34059848920.785576	200	0.9362679090767556	[[0. 8. 0.]]	10_200	10	[5.685e+02 8.700e+01 8.100e+05]	1	8	17494	10
137	data/processed/gc_blockvariance_blocknumber_17_07_2019/constructs/seq_10/seq_10_8_10_200_2/seq_10_8_10_200_2_mooda_result.csv	33782410663.31003	200	0.9286414355175613	[[0. 8. 0.]]	10_200	10	[5.685e+02 8.700e+01 8.100e+05]	2	8	17494	10
138	data/processed/gc_blockvariance_blocknumber_17_07_2019/constructs/seq_10/seq_10_8_10_200_3/seq_10_8_10_200_3_mooda_result.csv	33770816603.679802	200	0.9283227275281937	[[0. 8. 0.]]	10_200	10	[5.685e+02 8.700e+01 8.100e+05]	3	8	17494	10
139	data/processed/gc_blockvariance_blocknumber_17_07_2019/constructs/seq_10/seq_10_8_10_200_4/seq_10_8_10_200_4_mooda_result.csv	33628873322.78543	200	0.9244208623402549	[[0. 8. 0.]]	10_200	10	[5.685e+02 8.700e+01 8.100e+05]	4	8	17494	10
140	data/processed/gc_blockvariance_blocknumber_17_07_2019/constructs/seq_10/seq_10_9_10_200_0/seq_10_9_10_200_0_mooda_result.csv	28572218207.88613	200	0.9341227547938692	[[0. 8. 0.]]	10_200	10	[4.78e+02 8.70e+01 8.10e+05]	0	9	17403	10
141	data/processed/gc_blockvariance_blocknumber_17_07_2019/constructs/seq_10/seq_10_9_10_200_1/seq_10_9_10_200_1_mooda_result.csv	28724025660.78247	200	0.9390858554907072	[[0. 8. 0.]]	10_200	10	[4.78e+02 8.70e+01 8.10e+05]	1	9	17403	10
142	data/processed/gc_blockvariance_blocknumber_17_07_2019/constructs/seq_10/seq_10_9_10_200_2/seq_10_9_10_200_2_mooda_result.csv	28653621375.26181	200	0.9367841005250497	[[0. 8. 0.]]	10_200	10	[4.78e+02 8.70e+01 8.10e+05]	2	9	17403	10
143	data/processed/gc_blockvariance_blocknumber_17_07_2019/constructs/seq_10/seq_10_9_10_200_3/seq_10_9_10_200_3_mooda_result.csv	28585171271.38064	200	0.9345462343874545	[[0. 8. 0.]]	10_200	10	[4.78e+02 8.70e+01 8.10e+05]	3	9	17403	10
144	data/processed/gc_blockvariance_blocknumber_17_07_2019/constructs/seq_10/seq_10_9_10_200_4/seq_10_9_10_200_4_mooda_result.csv	28240764123.687176	200	0.9232863962036163	[[0. 8. 0.]]	10_200	10	[4.78e+02 8.70e+01 8.10e+05]	4	9	17403	10
145	data/processed/gc_blockvariance_blocknumber_17_07_2019/constructs/seq_10/seq_10_10_10_200_0/seq_10_10_10_200_0_mooda_result.csv	23186654952.399536	200	0.9491213508366709	[[0. 8. 0.]]	10_200	10	[3.77e+02 8.80e+01 8.10e+05]	0	10	17625	10
146	data/processed/gc_blockvariance_blocknumber_17_07_2019/constructs/seq_10/seq_10_10_10_200_1/seq_10_10_10_200_1_mooda_result.csv	22063021730.541924	200	0.9031266058610016	[[0. 8. 0.]]	10_200	10	[3.77e+02 8.80e+01 8.10e+05]	1	10	17625	10
147	data/processed/gc_blockvariance_blocknumber_17_07_2019/constructs/seq_10/seq_10_10_10_200_2/seq_10_10_10_200_2_mooda_result.csv	22639138593.732285	200	0.9267093441453108	[[0. 8. 0.]]	10_200	10	[3.77e+02 8.80e+01 8.10e+05]	2	10	17625	10
148	data/processed/gc_blockvariance_blocknumber_17_07_2019/constructs/seq_10/seq_10_10_10_200_3/seq_10_10_10_200_3_mooda_result.csv	22870950339.53219	200	0.9361983143208317	[[0. 8. 0.]]	10_200	10	[3.77e+02 8.80e+01 8.10e+05]	3	10	17625	10
149	data/processed/gc_blockvariance_blocknumber_17_07_2019/constructs/seq_10/seq_10_10_10_200_4/seq_10_10_10_200_4_mooda_result.csv	22581229449.346046	200	0.9243388941835333	[[0. 8. 0.]]	10_200	10	[3.77e+02 8.80e+01 8.10e+05]	4	10	17625	10
150	data/processed/gc_blockvariance_blocknumber_17_07_2019/constructs/seq_10/seq_10_1_20_200_0/seq_10_1_20_200_0_mooda_result.csv	25033060510.277737	200	0.9246630456766756	[[0. 8. 0.]]	20_200	20	[4.285e+02 8.600e+01 8.100e+05]	0	1	17221	10
151	data/processed/gc_blockvariance_blocknumber_17_07_2019/constructs/seq_10/seq_10_1_20_200_1/seq_10_1_20_200_1_mooda_result.csv	25363103338.9597	200	0.9368540603169955	[[0. 8. 0.]]	20_200	20	[4.285e+02 8.600e+01 8.100e+05]	1	1	17221	10
152	data/processed/gc_blockvariance_blocknumber_17_07_2019/constructs/seq_10/seq_10_1_20_200_2/seq_10_1_20_200_2_mooda_result.csv	25523060418.347496	200	0.9427625028801226	[[0. 8. 0.]]	20_200	20	[4.285e+02 8.600e+01 8.100e+05]	2	1	17221	10
153	data/processed/gc_blockvariance_blocknumber_17_07_2019/constructs/seq_10/seq_10_1_20_200_3/seq_10_1_20_200_3_mooda_result.csv	25547314305.222233	200	0.9436583850635211	[[0. 8. 0.]]	20_200	20	[4.285e+02 8.600e+01 8.100e+05]	3	1	17221	10
154	data/processed/gc_blockvariance_blocknumber_17_07_2019/constructs/seq_10/seq_10_1_20_200_4/seq_10_1_20_200_4_mooda_result.csv	25419842607.539097	200	0.9389498769620498	[[0. 8. 0.]]	20_200	20	[4.285e+02 8.600e+01 8.100e+05]	4	1	17221	10
155	data/processed/gc_blockvariance_blocknumber_17_07_2019/constructs/seq_10/seq_10_2_20_200_0/seq_10_2_20_200_0_mooda_result.csv	23691036691.00257	200	0.9384798397485099	[[0. 8. 0.]]	20_200	20	[3.945e+02 8.700e+01 8.100e+05]	0	2	17540	10
156	data/processed/gc_blockvariance_blocknumber_17_07_2019/constructs/seq_10/seq_10_2_20_200_1/seq_10_2_20_200_1_mooda_result.csv	23394746014.938354	200	0.9267427921123748	[[0. 8. 0.]]	20_200	20	[3.945e+02 8.700e+01 8.100e+05]	1	2	17540	10
157	data/processed/gc_blockvariance_blocknumber_17_07_2019/constructs/seq_10/seq_10_2_20_200_2/seq_10_2_20_200_2_mooda_result.csv	23705241334.611717	200	0.9390425323749183	[[0. 8. 0.]]	20_200	20	[3.945e+02 8.700e+01 8.100e+05]	2	2	17540	10
158	data/processed/gc_blockvariance_blocknumber_17_07_2019/constructs/seq_10/seq_10_2_20_200_3/seq_10_2_20_200_3_mooda_result.csv	23554669424.385605	200	0.9330778840556957	[[0. 8. 0.]]	20_200	20	[3.945e+02 8.700e+01 8.100e+05]	3	2	17540	10
159	data/processed/gc_blockvariance_blocknumber_17_07_2019/constructs/seq_10/seq_10_2_20_200_4/seq_10_2_20_200_4_mooda_result.csv	24035888569.932854	200	0.9521405562590025	[[0. 8. 0.]]	20_200	20	[3.945e+02 8.700e+01 8.100e+05]	4	2	17540	10
160	data/processed/gc_blockvariance_blocknumber_17_07_2019/constructs/seq_10/seq_10_3_20_200_0/seq_10_3_20_200_0_mooda_result.csv	25791241276.887146	200	0.9384332040507197	[[0. 8. 0.]]	20_200	20	[4.35e+02 8.60e+01 8.10e+05]	0	3	17371	10
161	data/processed/gc_blockvariance_blocknumber_17_07_2019/constructs/seq_10/seq_10_3_20_200_1/seq_10_3_20_200_1_mooda_result.csv	25142451575.726284	200	0.9148265155831463	[[0. 8. 0.]]	20_200	20	[4.35e+02 8.60e+01 8.10e+05]	1	3	17371	10
162	data/processed/gc_blockvariance_blocknumber_17_07_2019/constructs/seq_10/seq_10_3_20_200_2/seq_10_3_20_200_2_mooda_result.csv	26007875428.696217	200	0.9463155963329082	[[0. 8. 0.]]	20_200	20	[4.35e+02 8.60e+01 8.10e+05]	2	3	17371	10
163	data/processed/gc_blockvariance_blocknumber_17_07_2019/constructs/seq_10/seq_10_3_20_200_3/seq_10_3_20_200_3_mooda_result.csv	25812599590.45495	200	0.9392103419332812	[[0. 8. 0.]]	20_200	20	[4.35e+02 8.60e+01 8.10e+05]	3	3	17371	10
164	data/processed/gc_blockvariance_blocknumber_17_07_2019/constructs/seq_10/seq_10_3_20_200_4/seq_10_3_20_200_4_mooda_result.csv	25829750745.805172	200	0.9398343992826615	[[0. 8. 0.]]	20_200	20	[4.35e+02 8.60e+01 8.10e+05]	4	3	17371	10
165	data/processed/gc_blockvariance_blocknumber_17_07_2019/constructs/seq_10/seq_10_4_20_200_0/seq_10_4_20_200_0_mooda_result.csv	27384339366.65833	200	0.9496713824236445	[[0. 9. 0.]]	20_200	20	[4.395e+02 9.000e+01 8.100e+05]	0	4	18004	10
166	data/processed/gc_blockvariance_blocknumber_17_07_2019/constructs/seq_10/seq_10_4_20_200_1/seq_10_4_20_200_1_mooda_result.csv	27726513484.094414	200	0.9615377620643657	[[0. 9. 0.]]	20_200	20	[4.395e+02 9.000e+01 8.100e+05]	1	4	18004	10
167	data/processed/gc_blockvariance_blocknumber_17_07_2019/constructs/seq_10/seq_10_4_20_200_2/seq_10_4_20_200_2_mooda_result.csv	26891296418.4503	200	0.9325729681822171	[[0. 9. 0.]]	20_200	20	[4.395e+02 9.000e+01 8.100e+05]	2	4	18004	10
168	data/processed/gc_blockvariance_blocknumber_17_07_2019/constructs/seq_10/seq_10_4_20_200_3/seq_10_4_20_200_3_mooda_result.csv	27423998011.440353	200	0.9510467188709077	[[0. 9. 0.]]	20_200	20	[4.395e+02 9.000e+01 8.100e+05]	3	4	18004	10
169	data/processed/gc_blockvariance_blocknumber_17_07_2019/constructs/seq_10/seq_10_4_20_200_4/seq_10_4_20_200_4_mooda_result.csv	27811240318.366623	200	0.9644760345110487	[[0. 9. 0.]]	20_200	20	[4.395e+02 9.000e+01 8.100e+05]	4	4	18004	10
170	data/processed/gc_blockvariance_blocknumber_17_07_2019/constructs/seq_10/seq_10_5_20_200_0/seq_10_5_20_200_0_mooda_result.csv	22388835640.014782	200	0.9287815130100384	[[0. 8. 0.]]	20_200	20	[3.72e+02 8.80e+01 8.10e+05]	0	5	17645	10
171	data/processed/gc_blockvariance_blocknumber_17_07_2019/constructs/seq_10/seq_10_5_20_200_1/seq_10_5_20_200_1_mooda_result.csv	22673510505.023045	200	0.9405910039585426	[[0. 8. 0.]]	20_200	20	[3.72e+02 8.80e+01 8.10e+05]	1	5	17645	10
172	data/processed/gc_blockvariance_blocknumber_17_07_2019/constructs/seq_10/seq_10_5_20_200_2/seq_10_5_20_200_2_mooda_result.csv	22540019945.432148	200	0.9350532633675224	[[0. 8. 0.]]	20_200	20	[3.72e+02 8.80e+01 8.10e+05]	2	5	17645	10
173	data/processed/gc_blockvariance_blocknumber_17_07_2019/constructs/seq_10/seq_10_5_20_200_3/seq_10_5_20_200_3_mooda_result.csv	22163348321.298027	200	0.9194273663089916	[[0. 8. 0.]]	20_200	20	[3.72e+02 8.80e+01 8.10e+05]	3	5	17645	10
174	data/processed/gc_blockvariance_blocknumber_17_07_2019/constructs/seq_10/seq_10_5_20_200_4/seq_10_5_20_200_4_mooda_result.csv	22685287638.828465	200	0.9410795681845076	[[0. 8. 0.]]	20_200	20	[3.72e+02 8.80e+01 8.10e+05]	4	5	17645	10
175	data/processed/gc_blockvariance_blocknumber_17_07_2019/constructs/seq_10/seq_10_6_20_200_0/seq_10_6_20_200_0_mooda_result.csv	22922611023.718292	200	0.9402146178400699	[[0. 8. 0.]]	20_200	20	[3.81e+02 8.70e+01 8.10e+05]	0	6	17425	10
176	data/processed/gc_blockvariance_blocknumber_17_07_2019/constructs/seq_10/seq_10_6_20_200_1/seq_10_6_20_200_1_mooda_result.csv	22859240125.449127	200	0.9376153395625353	[[0. 8. 0.]]	20_200	20	[3.81e+02 8.70e+01 8.10e+05]	1	6	17425	10
177	data/processed/gc_blockvariance_blocknumber_17_07_2019/constructs/seq_10/seq_10_6_20_200_2/seq_10_6_20_200_2_mooda_result.csv	22955826663.38618	200	0.9415770206625207	[[0. 8. 0.]]	20_200	20	[3.81e+02 8.70e+01 8.10e+05]	2	6	17425	10
178	data/processed/gc_blockvariance_blocknumber_17_07_2019/constructs/seq_10/seq_10_6_20_200_3/seq_10_6_20_200_3_mooda_result.csv	22894735835.3882	200	0.939071263816574	[[0. 8. 0.]]	20_200	20	[3.81e+02 8.70e+01 8.10e+05]	3	6	17425	10
179	data/processed/gc_blockvariance_blocknumber_17_07_2019/constructs/seq_10/seq_10_6_20_200_4/seq_10_6_20_200_4_mooda_result.csv	22876839189.818916	200	0.9383371987592761	[[0. 8. 0.]]	20_200	20	[3.81e+02 8.70e+01 8.10e+05]	4	6	17425	10
180	data/processed/gc_blockvariance_blocknumber_17_07_2019/constructs/seq_10/seq_10_7_20_200_0/seq_10_7_20_200_0_mooda_result.csv	29025380925.971077	200	0.9400263277101252	[[0. 8. 0.]]	20_200	20	[4.765e+02 8.800e+01 8.100e+05]	0	7	17710	10
181	data/processed/gc_blockvariance_blocknumber_17_07_2019/constructs/seq_10/seq_10_7_20_200_1/seq_10_7_20_200_1_mooda_result.csv	28269959293.66606	200	0.9155609735878273	[[0. 8. 0.]]	20_200	20	[4.765e+02 8.800e+01 8.100e+05]	1	7	17710	10
182	data/processed/gc_blockvariance_blocknumber_17_07_2019/constructs/seq_10/seq_10_7_20_200_2/seq_10_7_20_200_2_mooda_result.csv	28989485254.31328	200	0.9388637976990556	[[0. 8. 0.]]	20_200	20	[4.765e+02 8.800e+01 8.100e+05]	2	7	17710	10
183	data/processed/gc_blockvariance_blocknumber_17_07_2019/constructs/seq_10/seq_10_7_20_200_3/seq_10_7_20_200_3_mooda_result.csv	29383935695.317917	200	0.9516386102145893	[[0. 8. 0.]]	20_200	20	[4.765e+02 8.800e+01 8.100e+05]	3	7	17710	10
184	data/processed/gc_blockvariance_blocknumber_17_07_2019/constructs/seq_10/seq_10_7_20_200_4/seq_10_7_20_200_4_mooda_result.csv	28680942767.632565	200	0.928871230799184	[[0. 8. 0.]]	20_200	20	[4.765e+02 8.800e+01 8.100e+05]	4	7	17710	10
185	data/processed/gc_blockvariance_blocknumber_17_07_2019/constructs/seq_10/seq_10_8_20_200_0/seq_10_8_20_200_0_mooda_result.csv	34212062654.71884	200	0.9404520977598562	[[0. 8. 0.]]	20_200	20	[5.685e+02 8.700e+01 8.100e+05]	0	8	17494	10
186	data/processed/gc_blockvariance_blocknumber_17_07_2019/constructs/seq_10/seq_10_8_20_200_1/seq_10_8_20_200_1_mooda_result.csv	34544639303.135155	200	0.9495942652411239	[[0. 8. 0.]]	20_200	20	[5.685e+02 8.700e+01 8.100e+05]	1	8	17494	10
187	data/processed/gc_blockvariance_blocknumber_17_07_2019/constructs/seq_10/seq_10_8_20_200_2/seq_10_8_20_200_2_mooda_result.csv	33804713006.514	200	0.9292545024835263	[[0. 8. 0.]]	20_200	20	[5.685e+02 8.700e+01 8.100e+05]	2	8	17494	10
188	data/processed/gc_blockvariance_blocknumber_17_07_2019/constructs/seq_10/seq_10_8_20_200_3/seq_10_8_20_200_3_mooda_result.csv	34227877812.291634	200	0.94088683910433	[[0. 8. 0.]]	20_200	20	[5.685e+02 8.700e+01 8.100e+05]	3	8	17494	10
189	data/processed/gc_blockvariance_blocknumber_17_07_2019/constructs/seq_10/seq_10_8_20_200_4/seq_10_8_20_200_4_mooda_result.csv	34399234498.77547	200	0.9455972465677827	[[0. 8. 0.]]	20_200	20	[5.685e+02 8.700e+01 8.100e+05]	4	8	17494	10
190	data/processed/gc_blockvariance_blocknumber_17_07_2019/constructs/seq_10/seq_10_9_20_200_0/seq_10_9_20_200_0_mooda_result.csv	29177731838.854	200	0.9539190498140727	[[0. 8. 0.]]	20_200	20	[4.78e+02 8.70e+01 8.10e+05]	0	9	17403	10
191	data/processed/gc_blockvariance_blocknumber_17_07_2019/constructs/seq_10/seq_10_9_20_200_1/seq_10_9_20_200_1_mooda_result.csv	28564289771.657825	200	0.9338635473134801	[[0. 8. 0.]]	20_200	20	[4.78e+02 8.70e+01 8.10e+05]	1	9	17403	10
192	data/processed/gc_blockvariance_blocknumber_17_07_2019/constructs/seq_10/seq_10_9_20_200_2/seq_10_9_20_200_2_mooda_result.csv	28230148489.30426	200	0.922939335098262	[[0. 8. 0.]]	20_200	20	[4.78e+02 8.70e+01 8.10e+05]	2	9	17403	10
193	data/processed/gc_blockvariance_blocknumber_17_07_2019/constructs/seq_10/seq_10_9_20_200_3/seq_10_9_20_200_3_mooda_result.csv	28777521641.697334	200	0.9408348206112662	[[0. 8. 0.]]	20_200	20	[4.78e+02 8.70e+01 8.10e+05]	3	9	17403	10
194	data/processed/gc_blockvariance_blocknumber_17_07_2019/constructs/seq_10/seq_10_9_20_200_4/seq_10_9_20_200_4_mooda_result.csv	28304305922.46477	200	0.9253637931941763	[[0. 8. 0.]]	20_200	20	[4.78e+02 8.70e+01 8.10e+05]	4	9	17403	10
195	data/processed/gc_blockvariance_blocknumber_17_07_2019/constructs/seq_10/seq_10_10_20_200_0/seq_10_10_20_200_0_mooda_result.csv	22928023987.15239	200	0.9385345641006152	[[0. 8. 0.]]	20_200	20	[3.77e+02 8.80e+01 8.10e+05]	0	10	17625	10
196	data/processed/gc_blockvariance_blocknumber_17_07_2019/constructs/seq_10/seq_10_10_20_200_1/seq_10_10_20_200_1_mooda_result.csv	22942915497.60139	200	0.9391441324295686	[[0. 8. 0.]]	20_200	20	[3.77e+02 8.80e+01 8.10e+05]	1	10	17625	10
197	data/processed/gc_blockvariance_blocknumber_17_07_2019/constructs/seq_10/seq_10_10_20_200_2/seq_10_10_20_200_2_mooda_result.csv	22948295900.81791	200	0.9393643735803251	[[0. 8. 0.]]	20_200	20	[3.77e+02 8.80e+01 8.10e+05]	2	10	17625	10
198	data/processed/gc_blockvariance_blocknumber_17_07_2019/constructs/seq_10/seq_10_10_20_200_3/seq_10_10_20_200_3_mooda_result.csv	22903674223.96883	200	0.9375378321367861	[[0. 8. 0.]]	20_200	20	[3.77e+02 8.80e+01 8.10e+05]	3	10	17625	10
199	data/processed/gc_blockvariance_blocknumber_17_07_2019/constructs/seq_10/seq_10_10_20_200_4/seq_10_10_20_200_4_mooda_result.csv	22546706913.90783	200	0.9229257504792477	[[0. 8. 0.]]	20_200	20	[3.77e+02 8.80e+01 8.10e+05]	4	10	17625	10
