## Supplementary Tables for "Design and assembly of DNA molecules using multi-objective optimisation": archive_gc_blockvariance_blocknumber_seq_20_hypervolume.csv

	filename	hypervolume	iterations	normalised_hypervolume	null_point	parameter_setting	population_size	reference_points	run	sequence_id	sequence_length	transcription_units
0	data/processed/gc_blockvariance_blocknumber_17_07_2019/constructs/seq_20/seq_20_1_10_100_0/seq_20_1_10_100_0_mooda_result.csv	115066913005.30592	100	0.9045279098037665	[[ 0. 17. 0.]]	10_100	10	[9.94e+02 1.75e+02 8.10e+05]	0	1	35192	20
1	data/processed/gc_blockvariance_blocknumber_17_07_2019/constructs/seq_20/seq_20_1_10_100_1/seq_20_1_10_100_1_mooda_result.csv	115224259879.01979	100	0.9057647956737125	[[ 0. 17. 0.]]	10_100	10	[9.94e+02 1.75e+02 8.10e+05]	1	1	35192	20
2	data/processed/gc_blockvariance_blocknumber_17_07_2019/constructs/seq_20/seq_20_1_10_100_2/seq_20_1_10_100_2_mooda_result.csv	114762685052.22511	100	0.9021364084823452	[[ 0. 17. 0.]]	10_100	10	[9.94e+02 1.75e+02 8.10e+05]	2	1	35192	20
3	data/processed/gc_blockvariance_blocknumber_17_07_2019/constructs/seq_20/seq_20_1_10_100_3/seq_20_1_10_100_3_mooda_result.csv	114533445491.1326	100	0.9003343823775014	[[ 0. 17. 0.]]	10_100	10	[9.94e+02 1.75e+02 8.10e+05]	3	1	35192	20
4	data/processed/gc_blockvariance_blocknumber_17_07_2019/constructs/seq_20/seq_20_1_10_100_4/seq_20_1_10_100_4_mooda_result.csv	114060963267.82034	100	0.8966202533832495	[[ 0. 17. 0.]]	10_100	10	[9.94e+02 1.75e+02 8.10e+05]	4	1	35192	20
5	data/processed/gc_blockvariance_blocknumber_17_07_2019/constructs/seq_20/seq_20_2_10_100_0/seq_20_2_10_100_0_mooda_result.csv	107282218467.43054	100	0.9034719661463603	[[ 0. 17. 0.]]	10_100	10	[9.22e+02 1.76e+02 8.10e+05]	0	2	35264	20
6	data/processed/gc_blockvariance_blocknumber_17_07_2019/constructs/seq_20/seq_20_2_10_100_1/seq_20_2_10_100_1_mooda_result.csv	106491667275.27538	100	0.896814377870139	[[ 0. 17. 0.]]	10_100	10	[9.22e+02 1.76e+02 8.10e+05]	1	2	35264	20
7	data/processed/gc_blockvariance_blocknumber_17_07_2019/constructs/seq_20/seq_20_2_10_100_2/seq_20_2_10_100_2_mooda_result.csv	106456559031.62192	100	0.8965187155099207	[[ 0. 17. 0.]]	10_100	10	[9.22e+02 1.76e+02 8.10e+05]	2	2	35264	20
8	data/processed/gc_blockvariance_blocknumber_17_07_2019/constructs/seq_20/seq_20_2_10_100_3/seq_20_2_10_100_3_mooda_result.csv	106977269252.73529	100	0.9009038512200349	[[ 0. 17. 0.]]	10_100	10	[9.22e+02 1.76e+02 8.10e+05]	3	2	35264	20
9	data/processed/gc_blockvariance_blocknumber_17_07_2019/constructs/seq_20/seq_20_2_10_100_4/seq_20_2_10_100_4_mooda_result.csv	109114378677.91602	100	0.9189014139272613	[[ 0. 17. 0.]]	10_100	10	[9.22e+02 1.76e+02 8.10e+05]	4	2	35264	20
10	data/processed/gc_blockvariance_blocknumber_17_07_2019/constructs/seq_20/seq_20_3_10_100_0/seq_20_3_10_100_0_mooda_result.csv	77876675982.10107	100	0.8798598398706623	[[ 0. 17. 0.]]	10_100	10	[6.96e+02 1.74e+02 8.10e+05]	0	3	34897	20
11	data/processed/gc_blockvariance_blocknumber_17_07_2019/constructs/seq_20/seq_20_3_10_100_1/seq_20_3_10_100_1_mooda_result.csv	77992576222.64108	100	0.8811692944126863	[[ 0. 17. 0.]]	10_100	10	[6.96e+02 1.74e+02 8.10e+05]	1	3	34897	20
12	data/processed/gc_blockvariance_blocknumber_17_07_2019/constructs/seq_20/seq_20_3_10_100_2/seq_20_3_10_100_2_mooda_result.csv	80315968988.29634	100	0.907419259000491	[[ 0. 17. 0.]]	10_100	10	[6.96e+02 1.74e+02 8.10e+05]	2	3	34897	20
13	data/processed/gc_blockvariance_blocknumber_17_07_2019/constructs/seq_20/seq_20_3_10_100_3/seq_20_3_10_100_3_mooda_result.csv	80841808838.54532	100	0.9133602594425748	[[ 0. 17. 0.]]	10_100	10	[6.96e+02 1.74e+02 8.10e+05]	3	3	34897	20
14	data/processed/gc_blockvariance_blocknumber_17_07_2019/constructs/seq_20/seq_20_3_10_100_4/seq_20_3_10_100_4_mooda_result.csv	80462928230.06909	100	0.9090796217895166	[[ 0. 17. 0.]]	10_100	10	[6.96e+02 1.74e+02 8.10e+05]	4	3	34897	20
15	data/processed/gc_blockvariance_blocknumber_17_07_2019/constructs/seq_20/seq_20_4_10_100_0/seq_20_4_10_100_0_mooda_result.csv	118160823176.13556	100	0.9113844333378768	[[ 0. 17. 0.]]	10_100	10	[1.0195e+03 1.7400e+02 8.1000e+05]	0	4	34980	20
16	data/processed/gc_blockvariance_blocknumber_17_07_2019/constructs/seq_20/seq_20_4_10_100_1/seq_20_4_10_100_1_mooda_result.csv	111752180886.92972	100	0.861954032768421	[[ 0. 17. 0.]]	10_100	10	[1.0195e+03 1.7400e+02 8.1000e+05]	1	4	34980	20
17	data/processed/gc_blockvariance_blocknumber_17_07_2019/constructs/seq_20/seq_20_4_10_100_2/seq_20_4_10_100_2_mooda_result.csv	117090001804.78577	100	0.9031250974387103	[[ 0. 17. 0.]]	10_100	10	[1.0195e+03 1.7400e+02 8.1000e+05]	2	4	34980	20
18	data/processed/gc_blockvariance_blocknumber_17_07_2019/constructs/seq_20/seq_20_4_10_100_3/seq_20_4_10_100_3_mooda_result.csv	116116024361.05435	100	0.8956127269526327	[[ 0. 17. 0.]]	10_100	10	[1.0195e+03 1.7400e+02 8.1000e+05]	3	4	34980	20
19	data/processed/gc_blockvariance_blocknumber_17_07_2019/constructs/seq_20/seq_20_4_10_100_4/seq_20_4_10_100_4_mooda_result.csv	115484314838.93143	100	0.8907402979243081	[[ 0. 17. 0.]]	10_100	10	[1.0195e+03 1.7400e+02 8.1000e+05]	4	4	34980	20
20	data/processed/gc_blockvariance_blocknumber_17_07_2019/constructs/seq_20/seq_20_5_10_100_0/seq_20_5_10_100_0_mooda_result.csv	79896678982.60796	100	0.8899363505613678	[[ 0. 17. 0.]]	10_100	10	[7.015e+02 1.750e+02 8.100e+05]	0	5	35168	20
21	data/processed/gc_blockvariance_blocknumber_17_07_2019/constructs/seq_20/seq_20_5_10_100_1/seq_20_5_10_100_1_mooda_result.csv	80641554557.78564	100	0.8982332142037255	[[ 0. 17. 0.]]	10_100	10	[7.015e+02 1.750e+02 8.100e+05]	1	5	35168	20
22	data/processed/gc_blockvariance_blocknumber_17_07_2019/constructs/seq_20/seq_20_5_10_100_2/seq_20_5_10_100_2_mooda_result.csv	78874055474.21536	100	0.878545766564062	[[ 0. 17. 0.]]	10_100	10	[7.015e+02 1.750e+02 8.100e+05]	2	5	35168	20
23	data/processed/gc_blockvariance_blocknumber_17_07_2019/constructs/seq_20/seq_20_5_10_100_3/seq_20_5_10_100_3_mooda_result.csv	81915399704.24307	100	0.9124220530297474	[[ 0. 17. 0.]]	10_100	10	[7.015e+02 1.750e+02 8.100e+05]	3	5	35168	20
24	data/processed/gc_blockvariance_blocknumber_17_07_2019/constructs/seq_20/seq_20_5_10_100_4/seq_20_5_10_100_4_mooda_result.csv	80036395393.25952	100	0.8914925943776577	[[ 0. 17. 0.]]	10_100	10	[7.015e+02 1.750e+02 8.100e+05]	4	5	35168	20
25	data/processed/gc_blockvariance_blocknumber_17_07_2019/constructs/seq_20/seq_20_6_10_100_0/seq_20_6_10_100_0_mooda_result.csv	112116848067.05634	100	0.8714114228138873	[[ 0. 17. 0.]]	10_100	10	[9.99e+02 1.76e+02 8.10e+05]	0	6	35255	20
26	data/processed/gc_blockvariance_blocknumber_17_07_2019/constructs/seq_20/seq_20_6_10_100_1/seq_20_6_10_100_1_mooda_result.csv	114729831138.74536	100	0.8917204426939974	[[ 0. 17. 0.]]	10_100	10	[9.99e+02 1.76e+02 8.10e+05]	1	6	35255	20
27	data/processed/gc_blockvariance_blocknumber_17_07_2019/constructs/seq_20/seq_20_6_10_100_2/seq_20_6_10_100_2_mooda_result.csv	116490158942.82744	100	0.9054023271103034	[[ 0. 17. 0.]]	10_100	10	[9.99e+02 1.76e+02 8.10e+05]	2	6	35255	20
28	data/processed/gc_blockvariance_blocknumber_17_07_2019/constructs/seq_20/seq_20_6_10_100_3/seq_20_6_10_100_3_mooda_result.csv	116439518550.37457	100	0.9050087322385245	[[ 0. 17. 0.]]	10_100	10	[9.99e+02 1.76e+02 8.10e+05]	3	6	35255	20
29	data/processed/gc_blockvariance_blocknumber_17_07_2019/constructs/seq_20/seq_20_6_10_100_4/seq_20_6_10_100_4_mooda_result.csv	116717557207.79034	100	0.907169746093561	[[ 0. 17. 0.]]	10_100	10	[9.99e+02 1.76e+02 8.10e+05]	4	6	35255	20
30	data/processed/gc_blockvariance_blocknumber_17_07_2019/constructs/seq_20/seq_20_7_10_100_0/seq_20_7_10_100_0_mooda_result.csv	93397462712.02069	100	0.8677547037208055	[[ 0. 17. 0.]]	10_100	10	[8.41e+02 1.75e+02 8.10e+05]	0	7	35124	20
31	data/processed/gc_blockvariance_blocknumber_17_07_2019/constructs/seq_20/seq_20_7_10_100_1/seq_20_7_10_100_1_mooda_result.csv	94551466374.95366	100	0.8784765378857099	[[ 0. 17. 0.]]	10_100	10	[8.41e+02 1.75e+02 8.10e+05]	1	7	35124	20
32	data/processed/gc_blockvariance_blocknumber_17_07_2019/constructs/seq_20/seq_20_7_10_100_2/seq_20_7_10_100_2_mooda_result.csv	98958746741.1665	100	0.9194245268068835	[[ 0. 17. 0.]]	10_100	10	[8.41e+02 1.75e+02 8.10e+05]	2	7	35124	20
33	data/processed/gc_blockvariance_blocknumber_17_07_2019/constructs/seq_20/seq_20_7_10_100_3/seq_20_7_10_100_3_mooda_result.csv	98629686970.69763	100	0.9163672364336954	[[ 0. 17. 0.]]	10_100	10	[8.41e+02 1.75e+02 8.10e+05]	3	7	35124	20
34	data/processed/gc_blockvariance_blocknumber_17_07_2019/constructs/seq_20/seq_20_7_10_100_4/seq_20_7_10_100_4_mooda_result.csv	94595579735.87686	100	0.8788863945919468	[[ 0. 17. 0.]]	10_100	10	[8.41e+02 1.75e+02 8.10e+05]	4	7	35124	20
35	data/processed/gc_blockvariance_blocknumber_17_07_2019/constructs/seq_20/seq_20_8_10_100_0/seq_20_8_10_100_0_mooda_result.csv	90603217192.48322	100	0.8849353140381624	[[ 0. 17. 0.]]	10_100	10	[8.00e+02 1.75e+02 8.10e+05]	0	8	35093	20
36	data/processed/gc_blockvariance_blocknumber_17_07_2019/constructs/seq_20/seq_20_8_10_100_1/seq_20_8_10_100_1_mooda_result.csv	91250713447.81592	100	0.891259507811923	[[ 0. 17. 0.]]	10_100	10	[8.00e+02 1.75e+02 8.10e+05]	1	8	35093	20
37	data/processed/gc_blockvariance_blocknumber_17_07_2019/constructs/seq_20/seq_20_8_10_100_2/seq_20_8_10_100_2_mooda_result.csv	91092531890.08545	100	0.8897145246335897	[[ 0. 17. 0.]]	10_100	10	[8.00e+02 1.75e+02 8.10e+05]	2	8	35093	20
38	data/processed/gc_blockvariance_blocknumber_17_07_2019/constructs/seq_20/seq_20_8_10_100_3/seq_20_8_10_100_3_mooda_result.csv	90798959256.49452	100	0.8868471563573852	[[ 0. 17. 0.]]	10_100	10	[8.00e+02 1.75e+02 8.10e+05]	3	8	35093	20
39	data/processed/gc_blockvariance_blocknumber_17_07_2019/constructs/seq_20/seq_20_8_10_100_4/seq_20_8_10_100_4_mooda_result.csv	92388471524.27098	100	0.9023721628796587	[[ 0. 17. 0.]]	10_100	10	[8.00e+02 1.75e+02 8.10e+05]	4	8	35093	20
40	data/processed/gc_blockvariance_blocknumber_17_07_2019/constructs/seq_20/seq_20_9_10_100_0/seq_20_9_10_100_0_mooda_result.csv	86591848411.52496	100	0.8686399330254183	[[ 0. 17. 0.]]	10_100	10	[7.94e+02 1.72e+02 8.10e+05]	0	9	34431	20
41	data/processed/gc_blockvariance_blocknumber_17_07_2019/constructs/seq_20/seq_20_9_10_100_1/seq_20_9_10_100_1_mooda_result.csv	89116080393.96301	100	0.893961585587275	[[ 0. 17. 0.]]	10_100	10	[7.94e+02 1.72e+02 8.10e+05]	1	9	34431	20
42	data/processed/gc_blockvariance_blocknumber_17_07_2019/constructs/seq_20/seq_20_9_10_100_2/seq_20_9_10_100_2_mooda_result.csv	87590539968.84982	100	0.8786582359417036	[[ 0. 17. 0.]]	10_100	10	[7.94e+02 1.72e+02 8.10e+05]	2	9	34431	20
43	data/processed/gc_blockvariance_blocknumber_17_07_2019/constructs/seq_20/seq_20_9_10_100_3/seq_20_9_10_100_3_mooda_result.csv	91214406032.74718	100	0.9150107891298155	[[ 0. 17. 0.]]	10_100	10	[7.94e+02 1.72e+02 8.10e+05]	3	9	34431	20
44	data/processed/gc_blockvariance_blocknumber_17_07_2019/constructs/seq_20/seq_20_9_10_100_4/seq_20_9_10_100_4_mooda_result.csv	88171664252.17517	100	0.8844877426193782	[[ 0. 17. 0.]]	10_100	10	[7.94e+02 1.72e+02 8.10e+05]	4	9	34431	20
45	data/processed/gc_blockvariance_blocknumber_17_07_2019/constructs/seq_20/seq_20_10_10_100_0/seq_20_10_10_100_0_mooda_result.csv	104954927887.38779	100	0.9064382280762495	[[ 0. 17. 0.]]	10_100	10	[9.105e+02 1.740e+02 8.100e+05]	0	10	34880	20
46	data/processed/gc_blockvariance_blocknumber_17_07_2019/constructs/seq_20/seq_20_10_10_100_1/seq_20_10_10_100_1_mooda_result.csv	105461377776.39198	100	0.9108121583836567	[[ 0. 17. 0.]]	10_100	10	[9.105e+02 1.740e+02 8.100e+05]	1	10	34880	20
47	data/processed/gc_blockvariance_blocknumber_17_07_2019/constructs/seq_20/seq_20_10_10_100_2/seq_20_10_10_100_2_mooda_result.csv	107587821409.42375	100	0.9291770873834408	[[ 0. 17. 0.]]	10_100	10	[9.105e+02 1.740e+02 8.100e+05]	2	10	34880	20
48	data/processed/gc_blockvariance_blocknumber_17_07_2019/constructs/seq_20/seq_20_10_10_100_3/seq_20_10_10_100_3_mooda_result.csv	105161550144.00839	100	0.9082227113391341	[[ 0. 17. 0.]]	10_100	10	[9.105e+02 1.740e+02 8.100e+05]	3	10	34880	20
49	data/processed/gc_blockvariance_blocknumber_17_07_2019/constructs/seq_20/seq_20_10_10_100_4/seq_20_10_10_100_4_mooda_result.csv	99829544725.52733	100	0.8621731008929558	[[ 0. 17. 0.]]	10_100	10	[9.105e+02 1.740e+02 8.100e+05]	4	10	34880	20
50	data/processed/gc_blockvariance_blocknumber_17_07_2019/constructs/seq_20/seq_20_1_20_100_0/seq_20_1_20_100_0_mooda_result.csv	117233871324.79861	100	0.9215621225776177	[[ 0. 17. 0.]]	20_100	20	[9.94e+02 1.75e+02 8.10e+05]	0	1	35192	20
51	data/processed/gc_blockvariance_blocknumber_17_07_2019/constructs/seq_20/seq_20_1_20_100_1/seq_20_1_20_100_1_mooda_result.csv	116812304919.06732	100	0.9182482370317178	[[ 0. 17. 0.]]	20_100	20	[9.94e+02 1.75e+02 8.10e+05]	1	1	35192	20
52	data/processed/gc_blockvariance_blocknumber_17_07_2019/constructs/seq_20/seq_20_1_20_100_2/seq_20_1_20_100_2_mooda_result.csv	112361636848.49207	100	0.8832620417652978	[[ 0. 17. 0.]]	20_100	20	[9.94e+02 1.75e+02 8.10e+05]	2	1	35192	20
53	data/processed/gc_blockvariance_blocknumber_17_07_2019/constructs/seq_20/seq_20_1_20_100_3/seq_20_1_20_100_3_mooda_result.csv	114967744091.44028	100	0.9037483542561847	[[ 0. 17. 0.]]	20_100	20	[9.94e+02 1.75e+02 8.10e+05]	3	1	35192	20
54	data/processed/gc_blockvariance_blocknumber_17_07_2019/constructs/seq_20/seq_20_1_20_100_4/seq_20_1_20_100_4_mooda_result.csv	116529497160.25504	100	0.9160251174200621	[[ 0. 17. 0.]]	20_100	20	[9.94e+02 1.75e+02 8.10e+05]	4	1	35192	20
55	data/processed/gc_blockvariance_blocknumber_17_07_2019/constructs/seq_20/seq_20_2_20_100_0/seq_20_2_20_100_0_mooda_result.csv	107122266025.07468	100	0.902124934460685	[[ 0. 17. 0.]]	20_100	20	[9.22e+02 1.76e+02 8.10e+05]	0	2	35264	20
56	data/processed/gc_blockvariance_blocknumber_17_07_2019/constructs/seq_20/seq_20_2_20_100_1/seq_20_2_20_100_1_mooda_result.csv	107553812827.8782	100	0.9057591847957621	[[ 0. 17. 0.]]	20_100	20	[9.22e+02 1.76e+02 8.10e+05]	1	2	35264	20
57	data/processed/gc_blockvariance_blocknumber_17_07_2019/constructs/seq_20/seq_20_2_20_100_2/seq_20_2_20_100_2_mooda_result.csv	108116106896.11713	100	0.9104945168446467	[[ 0. 17. 0.]]	20_100	20	[9.22e+02 1.76e+02 8.10e+05]	2	2	35264	20
58	data/processed/gc_blockvariance_blocknumber_17_07_2019/constructs/seq_20/seq_20_2_20_100_3/seq_20_2_20_100_3_mooda_result.csv	107037814854.21893	100	0.9014137330475677	[[ 0. 17. 0.]]	20_100	20	[9.22e+02 1.76e+02 8.10e+05]	3	2	35264	20
59	data/processed/gc_blockvariance_blocknumber_17_07_2019/constructs/seq_20/seq_20_2_20_100_4/seq_20_2_20_100_4_mooda_result.csv	108990680868.41245	100	0.9178596988624846	[[ 0. 17. 0.]]	20_100	20	[9.22e+02 1.76e+02 8.10e+05]	4	2	35264	20
60	data/processed/gc_blockvariance_blocknumber_17_07_2019/constructs/seq_20/seq_20_3_20_100_0/seq_20_3_20_100_0_mooda_result.csv	77107734338.00116	100	0.8711722467843429	[[ 0. 17. 0.]]	20_100	20	[6.96e+02 1.74e+02 8.10e+05]	0	3	34897	20
61	data/processed/gc_blockvariance_blocknumber_17_07_2019/constructs/seq_20/seq_20_3_20_100_1/seq_20_3_20_100_1_mooda_result.csv	81304008619.99515	100	0.9185822469062946	[[ 0. 17. 0.]]	20_100	20	[6.96e+02 1.74e+02 8.10e+05]	1	3	34897	20
62	data/processed/gc_blockvariance_blocknumber_17_07_2019/constructs/seq_20/seq_20_3_20_100_2/seq_20_3_20_100_2_mooda_result.csv	79018270865.58315	100	0.89275771306197	[[ 0. 17. 0.]]	20_100	20	[6.96e+02 1.74e+02 8.10e+05]	2	3	34897	20
63	data/processed/gc_blockvariance_blocknumber_17_07_2019/constructs/seq_20/seq_20_3_20_100_3/seq_20_3_20_100_3_mooda_result.csv	82494151584.43521	100	0.9320286220232309	[[ 0. 17. 0.]]	20_100	20	[6.96e+02 1.74e+02 8.10e+05]	3	3	34897	20
64	data/processed/gc_blockvariance_blocknumber_17_07_2019/constructs/seq_20/seq_20_3_20_100_4/seq_20_3_20_100_4_mooda_result.csv	79832985299.99182	100	0.9019624525139195	[[ 0. 17. 0.]]	20_100	20	[6.96e+02 1.74e+02 8.10e+05]	4	3	34897	20
65	data/processed/gc_blockvariance_blocknumber_17_07_2019/constructs/seq_20/seq_20_4_20_100_0/seq_20_4_20_100_0_mooda_result.csv	117302637151.60313	100	0.904765171871654	[[ 0. 17. 0.]]	20_100	20	[1.0195e+03 1.7400e+02 8.1000e+05]	0	4	34980	20
66	data/processed/gc_blockvariance_blocknumber_17_07_2019/constructs/seq_20/seq_20_4_20_100_1/seq_20_4_20_100_1_mooda_result.csv	120187579014.80247	100	0.9270169727184144	[[ 0. 17. 0.]]	20_100	20	[1.0195e+03 1.7400e+02 8.1000e+05]	1	4	34980	20
67	data/processed/gc_blockvariance_blocknumber_17_07_2019/constructs/seq_20/seq_20_4_20_100_2/seq_20_4_20_100_2_mooda_result.csv	117680003934.85039	100	0.9076758338208997	[[ 0. 17. 0.]]	20_100	20	[1.0195e+03 1.7400e+02 8.1000e+05]	2	4	34980	20
68	data/processed/gc_blockvariance_blocknumber_17_07_2019/constructs/seq_20/seq_20_4_20_100_3/seq_20_4_20_100_3_mooda_result.csv	119800413928.67017	100	0.924030735629435	[[ 0. 17. 0.]]	20_100	20	[1.0195e+03 1.7400e+02 8.1000e+05]	3	4	34980	20
69	data/processed/gc_blockvariance_blocknumber_17_07_2019/constructs/seq_20/seq_20_4_20_100_4/seq_20_4_20_100_4_mooda_result.csv	119308700646.95038	100	0.9202381094562332	[[ 0. 17. 0.]]	20_100	20	[1.0195e+03 1.7400e+02 8.1000e+05]	4	4	34980	20
70	data/processed/gc_blockvariance_blocknumber_17_07_2019/constructs/seq_20/seq_20_5_20_100_0/seq_20_5_20_100_0_mooda_result.csv	80244848467.74553	100	0.8938144677112384	[[ 0. 17. 0.]]	20_100	20	[7.015e+02 1.750e+02 8.100e+05]	0	5	35168	20
71	data/processed/gc_blockvariance_blocknumber_17_07_2019/constructs/seq_20/seq_20_5_20_100_1/seq_20_5_20_100_1_mooda_result.csv	81640844526.25793	100	0.9093638954663147	[[ 0. 17. 0.]]	20_100	20	[7.015e+02 1.750e+02 8.100e+05]	1	5	35168	20
72	data/processed/gc_blockvariance_blocknumber_17_07_2019/constructs/seq_20/seq_20_5_20_100_2/seq_20_5_20_100_2_mooda_result.csv	81331677915.58887	100	0.9059202153444644	[[ 0. 17. 0.]]	20_100	20	[7.015e+02 1.750e+02 8.100e+05]	2	5	35168	20
73	data/processed/gc_blockvariance_blocknumber_17_07_2019/constructs/seq_20/seq_20_5_20_100_3/seq_20_5_20_100_3_mooda_result.csv	79621157571.76414	100	0.8868674305262655	[[ 0. 17. 0.]]	20_100	20	[7.015e+02 1.750e+02 8.100e+05]	3	5	35168	20
74	data/processed/gc_blockvariance_blocknumber_17_07_2019/constructs/seq_20/seq_20_5_20_100_4/seq_20_5_20_100_4_mooda_result.csv	80315684870.83685	100	0.8946034853632451	[[ 0. 17. 0.]]	20_100	20	[7.015e+02 1.750e+02 8.100e+05]	4	5	35168	20
75	data/processed/gc_blockvariance_blocknumber_17_07_2019/constructs/seq_20/seq_20_6_20_100_0/seq_20_6_20_100_0_mooda_result.csv	118773169303.25635	100	0.9231466834740351	[[ 0. 17. 0.]]	20_100	20	[9.99e+02 1.76e+02 8.10e+05]	0	6	35255	20
76	data/processed/gc_blockvariance_blocknumber_17_07_2019/constructs/seq_20/seq_20_6_20_100_1/seq_20_6_20_100_1_mooda_result.csv	119057819058.69278	100	0.9253590810990568	[[ 0. 17. 0.]]	20_100	20	[9.99e+02 1.76e+02 8.10e+05]	1	6	35255	20
77	data/processed/gc_blockvariance_blocknumber_17_07_2019/constructs/seq_20/seq_20_6_20_100_2/seq_20_6_20_100_2_mooda_result.csv	117260110229.62888	100	0.911386658260317	[[ 0. 17. 0.]]	20_100	20	[9.99e+02 1.76e+02 8.10e+05]	2	6	35255	20
78	data/processed/gc_blockvariance_blocknumber_17_07_2019/constructs/seq_20/seq_20_6_20_100_3/seq_20_6_20_100_3_mooda_result.csv	119084250723.9873	100	0.9255645172619417	[[ 0. 17. 0.]]	20_100	20	[9.99e+02 1.76e+02 8.10e+05]	3	6	35255	20
79	data/processed/gc_blockvariance_blocknumber_17_07_2019/constructs/seq_20/seq_20_6_20_100_4/seq_20_6_20_100_4_mooda_result.csv	116930271209.27551	100	0.9088230338365038	[[ 0. 17. 0.]]	20_100	20	[9.99e+02 1.76e+02 8.10e+05]	4	6	35255	20
80	data/processed/gc_blockvariance_blocknumber_17_07_2019/constructs/seq_20/seq_20_7_20_100_0/seq_20_7_20_100_0_mooda_result.csv	98422082268.82233	100	0.9144383836433116	[[ 0. 17. 0.]]	20_100	20	[8.41e+02 1.75e+02 8.10e+05]	0	7	35124	20
81	data/processed/gc_blockvariance_blocknumber_17_07_2019/constructs/seq_20/seq_20_7_20_100_1/seq_20_7_20_100_1_mooda_result.csv	98610547918.1579	100	0.9161894157265386	[[ 0. 17. 0.]]	20_100	20	[8.41e+02 1.75e+02 8.10e+05]	1	7	35124	20
82	data/processed/gc_blockvariance_blocknumber_17_07_2019/constructs/seq_20/seq_20_7_20_100_2/seq_20_7_20_100_2_mooda_result.csv	99904435859.17267	100	0.9282109130381425	[[ 0. 17. 0.]]	20_100	20	[8.41e+02 1.75e+02 8.10e+05]	2	7	35124	20
83	data/processed/gc_blockvariance_blocknumber_17_07_2019/constructs/seq_20/seq_20_7_20_100_3/seq_20_7_20_100_3_mooda_result.csv	99519656006.79677	100	0.9246359280535321	[[ 0. 17. 0.]]	20_100	20	[8.41e+02 1.75e+02 8.10e+05]	3	7	35124	20
84	data/processed/gc_blockvariance_blocknumber_17_07_2019/constructs/seq_20/seq_20_7_20_100_4/seq_20_7_20_100_4_mooda_result.csv	98616659946.89703	100	0.916246202512107	[[ 0. 17. 0.]]	20_100	20	[8.41e+02 1.75e+02 8.10e+05]	4	7	35124	20
85	data/processed/gc_blockvariance_blocknumber_17_07_2019/constructs/seq_20/seq_20_8_20_100_0/seq_20_8_20_100_0_mooda_result.csv	92804817594.8801	100	0.9064386778684179	[[ 0. 17. 0.]]	20_100	20	[8.00e+02 1.75e+02 8.10e+05]	0	8	35093	20
86	data/processed/gc_blockvariance_blocknumber_17_07_2019/constructs/seq_20/seq_20_8_20_100_1/seq_20_8_20_100_1_mooda_result.csv	93725441902.72531	100	0.915430554605459	[[ 0. 17. 0.]]	20_100	20	[8.00e+02 1.75e+02 8.10e+05]	1	8	35093	20
87	data/processed/gc_blockvariance_blocknumber_17_07_2019/constructs/seq_20/seq_20_8_20_100_2/seq_20_8_20_100_2_mooda_result.csv	89869379255.37952	100	0.8777678080108173	[[ 0. 17. 0.]]	20_100	20	[8.00e+02 1.75e+02 8.10e+05]	2	8	35093	20
88	data/processed/gc_blockvariance_blocknumber_17_07_2019/constructs/seq_20/seq_20_8_20_100_3/seq_20_8_20_100_3_mooda_result.csv	94001797012.46487	100	0.9181297567243405	[[ 0. 17. 0.]]	20_100	20	[8.00e+02 1.75e+02 8.10e+05]	3	8	35093	20
89	data/processed/gc_blockvariance_blocknumber_17_07_2019/constructs/seq_20/seq_20_8_20_100_4/seq_20_8_20_100_4_mooda_result.csv	92066052596.91217	100	0.8992230484930475	[[ 0. 17. 0.]]	20_100	20	[8.00e+02 1.75e+02 8.10e+05]	4	8	35093	20
90	data/processed/gc_blockvariance_blocknumber_17_07_2019/constructs/seq_20/seq_20_9_20_100_0/seq_20_9_20_100_0_mooda_result.csv	89254955452.57532	100	0.8953547008033701	[[ 0. 17. 0.]]	20_100	20	[7.94e+02 1.72e+02 8.10e+05]	0	9	34431	20
91	data/processed/gc_blockvariance_blocknumber_17_07_2019/constructs/seq_20/seq_20_9_20_100_1/seq_20_9_20_100_1_mooda_result.csv	92194140865.6792	100	0.9248389290214161	[[ 0. 17. 0.]]	20_100	20	[7.94e+02 1.72e+02 8.10e+05]	1	9	34431	20
92	data/processed/gc_blockvariance_blocknumber_17_07_2019/constructs/seq_20/seq_20_9_20_100_2/seq_20_9_20_100_2_mooda_result.csv	91500166156.03575	100	0.9178773713648436	[[ 0. 17. 0.]]	20_100	20	[7.94e+02 1.72e+02 8.10e+05]	2	9	34431	20
93	data/processed/gc_blockvariance_blocknumber_17_07_2019/constructs/seq_20/seq_20_9_20_100_3/seq_20_9_20_100_3_mooda_result.csv	92860193733.35815	100	0.9315203907177001	[[ 0. 17. 0.]]	20_100	20	[7.94e+02 1.72e+02 8.10e+05]	3	9	34431	20
94	data/processed/gc_blockvariance_blocknumber_17_07_2019/constructs/seq_20/seq_20_9_20_100_4/seq_20_9_20_100_4_mooda_result.csv	91515808877.59378	100	0.9180342902071569	[[ 0. 17. 0.]]	20_100	20	[7.94e+02 1.72e+02 8.10e+05]	4	9	34431	20
95	data/processed/gc_blockvariance_blocknumber_17_07_2019/constructs/seq_20/seq_20_10_20_100_0/seq_20_10_20_100_0_mooda_result.csv	104738194363.75063	100	0.9045664193381103	[[ 0. 17. 0.]]	20_100	20	[9.105e+02 1.740e+02 8.100e+05]	0	10	34880	20
96	data/processed/gc_blockvariance_blocknumber_17_07_2019/constructs/seq_20/seq_20_10_20_100_1/seq_20_10_20_100_1_mooda_result.csv	109640953002.5689	100	0.9469088604479192	[[ 0. 17. 0.]]	20_100	20	[9.105e+02 1.740e+02 8.100e+05]	1	10	34880	20
97	data/processed/gc_blockvariance_blocknumber_17_07_2019/constructs/seq_20/seq_20_10_20_100_2/seq_20_10_20_100_2_mooda_result.csv	107325847162.10907	100	0.9269145592933609	[[ 0. 17. 0.]]	20_100	20	[9.105e+02 1.740e+02 8.100e+05]	2	10	34880	20
98	data/processed/gc_blockvariance_blocknumber_17_07_2019/constructs/seq_20/seq_20_10_20_100_3/seq_20_10_20_100_3_mooda_result.csv	108791087999.25891	100	0.9395690418876047	[[ 0. 17. 0.]]	20_100	20	[9.105e+02 1.740e+02 8.100e+05]	3	10	34880	20
99	data/processed/gc_blockvariance_blocknumber_17_07_2019/constructs/seq_20/seq_20_10_20_100_4/seq_20_10_20_100_4_mooda_result.csv	104668404252.78925	100	0.9039636803739622	[[ 0. 17. 0.]]	20_100	20	[9.105e+02 1.740e+02 8.100e+05]	4	10	34880	20
100	data/processed/gc_blockvariance_blocknumber_17_07_2019/constructs/seq_20/seq_20_1_10_200_0/seq_20_1_10_200_0_mooda_result.csv	117050022135.83429	200	0.9201169050231557	[[ 0. 17. 0.]]	10_200	10	[9.94e+02 1.75e+02 8.10e+05]	0	1	35192	20
101	data/processed/gc_blockvariance_blocknumber_17_07_2019/constructs/seq_20/seq_20_1_10_200_1/seq_20_1_10_200_1_mooda_result.csv	117529914336.4863	200	0.9238892830061027	[[ 0. 17. 0.]]	10_200	10	[9.94e+02 1.75e+02 8.10e+05]	1	1	35192	20
102	data/processed/gc_blockvariance_blocknumber_17_07_2019/constructs/seq_20/seq_20_1_10_200_2/seq_20_1_10_200_2_mooda_result.csv	114319970281.49954	200	0.8986562780456732	[[ 0. 17. 0.]]	10_200	10	[9.94e+02 1.75e+02 8.10e+05]	2	1	35192	20
103	data/processed/gc_blockvariance_blocknumber_17_07_2019/constructs/seq_20/seq_20_1_10_200_3/seq_20_1_10_200_3_mooda_result.csv	113878479003.65073	200	0.8951857653472856	[[ 0. 17. 0.]]	10_200	10	[9.94e+02 1.75e+02 8.10e+05]	3	1	35192	20
104	data/processed/gc_blockvariance_blocknumber_17_07_2019/constructs/seq_20/seq_20_1_10_200_4/seq_20_1_10_200_4_mooda_result.csv	118442995878.42458	200	0.931066913108787	[[ 0. 17. 0.]]	10_200	10	[9.94e+02 1.75e+02 8.10e+05]	4	1	35192	20
105	data/processed/gc_blockvariance_blocknumber_17_07_2019/constructs/seq_20/seq_20_2_10_200_0/seq_20_2_10_200_0_mooda_result.csv	109226051354.28656	200	0.9198418599203311	[[ 0. 17. 0.]]	10_200	10	[9.22e+02 1.76e+02 8.10e+05]	0	2	35264	20
106	data/processed/gc_blockvariance_blocknumber_17_07_2019/constructs/seq_20/seq_20_2_10_200_1/seq_20_2_10_200_1_mooda_result.csv	110655226010.18355	200	0.9318775845238617	[[ 0. 17. 0.]]	10_200	10	[9.22e+02 1.76e+02 8.10e+05]	1	2	35264	20
107	data/processed/gc_blockvariance_blocknumber_17_07_2019/constructs/seq_20/seq_20_2_10_200_2/seq_20_2_10_200_2_mooda_result.csv	110669201736.35565	200	0.9319952804196346	[[ 0. 17. 0.]]	10_200	10	[9.22e+02 1.76e+02 8.10e+05]	2	2	35264	20
108	data/processed/gc_blockvariance_blocknumber_17_07_2019/constructs/seq_20/seq_20_2_10_200_3/seq_20_2_10_200_3_mooda_result.csv	111000600704.74539	200	0.9347861406556285	[[ 0. 17. 0.]]	10_200	10	[9.22e+02 1.76e+02 8.10e+05]	3	2	35264	20
109	data/processed/gc_blockvariance_blocknumber_17_07_2019/constructs/seq_20/seq_20_2_10_200_4/seq_20_2_10_200_4_mooda_result.csv	105488225882.60178	200	0.8883639451618829	[[ 0. 17. 0.]]	10_200	10	[9.22e+02 1.76e+02 8.10e+05]	4	2	35264	20
110	data/processed/gc_blockvariance_blocknumber_17_07_2019/constructs/seq_20/seq_20_3_10_200_0/seq_20_3_10_200_0_mooda_result.csv	82319409480.3519	200	0.930054365189866	[[ 0. 17. 0.]]	10_200	10	[6.96e+02 1.74e+02 8.10e+05]	0	3	34897	20
111	data/processed/gc_blockvariance_blocknumber_17_07_2019/constructs/seq_20/seq_20_3_10_200_1/seq_20_3_10_200_1_mooda_result.csv	83306265363.01605	200	0.941203978959923	[[ 0. 17. 0.]]	10_200	10	[6.96e+02 1.74e+02 8.10e+05]	1	3	34897	20
112	data/processed/gc_blockvariance_blocknumber_17_07_2019/constructs/seq_20/seq_20_3_10_200_2/seq_20_3_10_200_2_mooda_result.csv	81494736275.77519	200	0.9207371103818763	[[ 0. 17. 0.]]	10_200	10	[6.96e+02 1.74e+02 8.10e+05]	2	3	34897	20
113	data/processed/gc_blockvariance_blocknumber_17_07_2019/constructs/seq_20/seq_20_3_10_200_3/seq_20_3_10_200_3_mooda_result.csv	81716311951.20515	200	0.9232404984097352	[[ 0. 17. 0.]]	10_200	10	[6.96e+02 1.74e+02 8.10e+05]	3	3	34897	20
114	data/processed/gc_blockvariance_blocknumber_17_07_2019/constructs/seq_20/seq_20_3_10_200_4/seq_20_3_10_200_4_mooda_result.csv	83335777738.51622	200	0.9415374132475877	[[ 0. 17. 0.]]	10_200	10	[6.96e+02 1.74e+02 8.10e+05]	4	3	34897	20
115	data/processed/gc_blockvariance_blocknumber_17_07_2019/constructs/seq_20/seq_20_4_10_200_0/seq_20_4_10_200_0_mooda_result.csv	119701210157.0043	200	0.9232655685394098	[[ 0. 17. 0.]]	10_200	10	[1.0195e+03 1.7400e+02 8.1000e+05]	0	4	34980	20
116	data/processed/gc_blockvariance_blocknumber_17_07_2019/constructs/seq_20/seq_20_4_10_200_1/seq_20_4_10_200_1_mooda_result.csv	118709761110.80542	200	0.9156184381042535	[[ 0. 17. 0.]]	10_200	10	[1.0195e+03 1.7400e+02 8.1000e+05]	1	4	34980	20
117	data/processed/gc_blockvariance_blocknumber_17_07_2019/constructs/seq_20/seq_20_4_10_200_2/seq_20_4_10_200_2_mooda_result.csv	116831411437.74078	200	0.9011305680439327	[[ 0. 17. 0.]]	10_200	10	[1.0195e+03 1.7400e+02 8.1000e+05]	2	4	34980	20
118	data/processed/gc_blockvariance_blocknumber_17_07_2019/constructs/seq_20/seq_20_4_10_200_3/seq_20_4_10_200_3_mooda_result.csv	120466583227.86446	200	0.9291689558358757	[[ 0. 17. 0.]]	10_200	10	[1.0195e+03 1.7400e+02 8.1000e+05]	3	4	34980	20
119	data/processed/gc_blockvariance_blocknumber_17_07_2019/constructs/seq_20/seq_20_4_10_200_4/seq_20_4_10_200_4_mooda_result.csv	119858408054.2608	200	0.9244780492302346	[[ 0. 17. 0.]]	10_200	10	[1.0195e+03 1.7400e+02 8.1000e+05]	4	4	34980	20
120	data/processed/gc_blockvariance_blocknumber_17_07_2019/constructs/seq_20/seq_20_5_10_200_0/seq_20_5_10_200_0_mooda_result.csv	82916561342.73926	200	0.9235735820573717	[[ 0. 17. 0.]]	10_200	10	[7.015e+02 1.750e+02 8.100e+05]	0	5	35168	20
121	data/processed/gc_blockvariance_blocknumber_17_07_2019/constructs/seq_20/seq_20_5_10_200_1/seq_20_5_10_200_1_mooda_result.csv	84038047744.55707	200	0.9360653592920075	[[ 0. 17. 0.]]	10_200	10	[7.015e+02 1.750e+02 8.100e+05]	1	5	35168	20
122	data/processed/gc_blockvariance_blocknumber_17_07_2019/constructs/seq_20/seq_20_5_10_200_2/seq_20_5_10_200_2_mooda_result.csv	81673243373.91699	200	0.9097247729472719	[[ 0. 17. 0.]]	10_200	10	[7.015e+02 1.750e+02 8.100e+05]	2	5	35168	20
123	data/processed/gc_blockvariance_blocknumber_17_07_2019/constructs/seq_20/seq_20_5_10_200_3/seq_20_5_10_200_3_mooda_result.csv	83423615616.30731	200	0.9292214517248197	[[ 0. 17. 0.]]	10_200	10	[7.015e+02 1.750e+02 8.100e+05]	3	5	35168	20
124	data/processed/gc_blockvariance_blocknumber_17_07_2019/constructs/seq_20/seq_20_5_10_200_4/seq_20_5_10_200_4_mooda_result.csv	82764727926.67267	200	0.9218823718855825	[[ 0. 17. 0.]]	10_200	10	[7.015e+02 1.750e+02 8.100e+05]	4	5	35168	20
125	data/processed/gc_blockvariance_blocknumber_17_07_2019/constructs/seq_20/seq_20_6_10_200_0/seq_20_6_10_200_0_mooda_result.csv	119069268271.74823	200	0.9254480683941044	[[ 0. 17. 0.]]	10_200	10	[9.99e+02 1.76e+02 8.10e+05]	0	6	35255	20
126	data/processed/gc_blockvariance_blocknumber_17_07_2019/constructs/seq_20/seq_20_6_10_200_1/seq_20_6_10_200_1_mooda_result.csv	117254085265.17595	200	0.9113398301257695	[[ 0. 17. 0.]]	10_200	10	[9.99e+02 1.76e+02 8.10e+05]	1	6	35255	20
127	data/processed/gc_blockvariance_blocknumber_17_07_2019/constructs/seq_20/seq_20_6_10_200_2/seq_20_6_10_200_2_mooda_result.csv	113864581619.42603	200	0.8849954202935447	[[ 0. 17. 0.]]	10_200	10	[9.99e+02 1.76e+02 8.10e+05]	2	6	35255	20
128	data/processed/gc_blockvariance_blocknumber_17_07_2019/constructs/seq_20/seq_20_6_10_200_3/seq_20_6_10_200_3_mooda_result.csv	116958217537.13995	200	0.9090402424875372	[[ 0. 17. 0.]]	10_200	10	[9.99e+02 1.76e+02 8.10e+05]	3	6	35255	20
129	data/processed/gc_blockvariance_blocknumber_17_07_2019/constructs/seq_20/seq_20_6_10_200_4/seq_20_6_10_200_4_mooda_result.csv	119584199531.26474	200	0.9294502945469325	[[ 0. 17. 0.]]	10_200	10	[9.99e+02 1.76e+02 8.10e+05]	4	6	35255	20
130	data/processed/gc_blockvariance_blocknumber_17_07_2019/constructs/seq_20/seq_20_7_10_200_0/seq_20_7_10_200_0_mooda_result.csv	98692711123.55617	200	0.9169527930805569	[[ 0. 17. 0.]]	10_200	10	[8.41e+02 1.75e+02 8.10e+05]	0	7	35124	20
131	data/processed/gc_blockvariance_blocknumber_17_07_2019/constructs/seq_20/seq_20_7_10_200_1/seq_20_7_10_200_1_mooda_result.csv	100085442454.15538	200	0.9298926431370108	[[ 0. 17. 0.]]	10_200	10	[8.41e+02 1.75e+02 8.10e+05]	1	7	35124	20
132	data/processed/gc_blockvariance_blocknumber_17_07_2019/constructs/seq_20/seq_20_7_10_200_2/seq_20_7_10_200_2_mooda_result.csv	99208466821.72128	200	0.9217446730744872	[[ 0. 17. 0.]]	10_200	10	[8.41e+02 1.75e+02 8.10e+05]	2	7	35124	20
133	data/processed/gc_blockvariance_blocknumber_17_07_2019/constructs/seq_20/seq_20_7_10_200_3/seq_20_7_10_200_3_mooda_result.csv	98853946554.5775	200	0.9184508295326457	[[ 0. 17. 0.]]	10_200	10	[8.41e+02 1.75e+02 8.10e+05]	3	7	35124	20
134	data/processed/gc_blockvariance_blocknumber_17_07_2019/constructs/seq_20/seq_20_7_10_200_4/seq_20_7_10_200_4_mooda_result.csv	100635628698.67218	200	0.9350044169233505	[[ 0. 17. 0.]]	10_200	10	[8.41e+02 1.75e+02 8.10e+05]	4	7	35124	20
135	data/processed/gc_blockvariance_blocknumber_17_07_2019/constructs/seq_20/seq_20_8_10_200_0/seq_20_8_10_200_0_mooda_result.csv	94991032678.42145	200	0.9277917709644227	[[ 0. 17. 0.]]	10_200	10	[8.00e+02 1.75e+02 8.10e+05]	0	8	35093	20
136	data/processed/gc_blockvariance_blocknumber_17_07_2019/constructs/seq_20/seq_20_8_10_200_1/seq_20_8_10_200_1_mooda_result.csv	92130236674.4054	200	0.8998499440772523	[[ 0. 17. 0.]]	10_200	10	[8.00e+02 1.75e+02 8.10e+05]	1	8	35093	20
137	data/processed/gc_blockvariance_blocknumber_17_07_2019/constructs/seq_20/seq_20_8_10_200_2/seq_20_8_10_200_2_mooda_result.csv	93289024554.29916	200	0.9111680004131423	[[ 0. 17. 0.]]	10_200	10	[8.00e+02 1.75e+02 8.10e+05]	2	8	35093	20
138	data/processed/gc_blockvariance_blocknumber_17_07_2019/constructs/seq_20/seq_20_8_10_200_3/seq_20_8_10_200_3_mooda_result.csv	94143435172.62915	200	0.9195131580386501	[[ 0. 17. 0.]]	10_200	10	[8.00e+02 1.75e+02 8.10e+05]	3	8	35093	20
139	data/processed/gc_blockvariance_blocknumber_17_07_2019/constructs/seq_20/seq_20_8_10_200_4/seq_20_8_10_200_4_mooda_result.csv	93391457645.31618	200	0.912168479892524	[[ 0. 17. 0.]]	10_200	10	[8.00e+02 1.75e+02 8.10e+05]	4	8	35093	20
140	data/processed/gc_blockvariance_blocknumber_17_07_2019/constructs/seq_20/seq_20_9_10_200_0/seq_20_9_10_200_0_mooda_result.csv	93007188216.49902	200	0.9329949553601335	[[ 0. 17. 0.]]	10_200	10	[7.94e+02 1.72e+02 8.10e+05]	0	9	34431	20
141	data/processed/gc_blockvariance_blocknumber_17_07_2019/constructs/seq_20/seq_20_9_10_200_1/seq_20_9_10_200_1_mooda_result.csv	93404806082.24782	200	0.9369836305369504	[[ 0. 17. 0.]]	10_200	10	[7.94e+02 1.72e+02 8.10e+05]	1	9	34431	20
142	data/processed/gc_blockvariance_blocknumber_17_07_2019/constructs/seq_20/seq_20_9_10_200_2/seq_20_9_10_200_2_mooda_result.csv	93309296278.85773	200	0.9360255307765001	[[ 0. 17. 0.]]	10_200	10	[7.94e+02 1.72e+02 8.10e+05]	2	9	34431	20
143	data/processed/gc_blockvariance_blocknumber_17_07_2019/constructs/seq_20/seq_20_9_10_200_3/seq_20_9_10_200_3_mooda_result.csv	93767317740.37831	200	0.9406201403033535	[[ 0. 17. 0.]]	10_200	10	[7.94e+02 1.72e+02 8.10e+05]	3	9	34431	20
144	data/processed/gc_blockvariance_blocknumber_17_07_2019/constructs/seq_20/seq_20_9_10_200_4/seq_20_9_10_200_4_mooda_result.csv	93309421272.04282	200	0.936026784636695	[[ 0. 17. 0.]]	10_200	10	[7.94e+02 1.72e+02 8.10e+05]	4	9	34431	20
145	data/processed/gc_blockvariance_blocknumber_17_07_2019/constructs/seq_20/seq_20_10_10_200_0/seq_20_10_10_200_0_mooda_result.csv	108088706283.94774	200	0.9335029557087553	[[ 0. 17. 0.]]	10_200	10	[9.105e+02 1.740e+02 8.100e+05]	0	10	34880	20
146	data/processed/gc_blockvariance_blocknumber_17_07_2019/constructs/seq_20/seq_20_10_10_200_1/seq_20_10_10_200_1_mooda_result.csv	107031247162.08418	200	0.9243702604463325	[[ 0. 17. 0.]]	10_200	10	[9.105e+02 1.740e+02 8.100e+05]	1	10	34880	20
147	data/processed/gc_blockvariance_blocknumber_17_07_2019/constructs/seq_20/seq_20_10_10_200_2/seq_20_10_10_200_2_mooda_result.csv	105780568280.87238	200	0.913568831949384	[[ 0. 17. 0.]]	10_200	10	[9.105e+02 1.740e+02 8.100e+05]	2	10	34880	20
148	data/processed/gc_blockvariance_blocknumber_17_07_2019/constructs/seq_20/seq_20_10_10_200_3/seq_20_10_10_200_3_mooda_result.csv	108418842048.96443	200	0.936354157494987	[[ 0. 17. 0.]]	10_200	10	[9.105e+02 1.740e+02 8.100e+05]	3	10	34880	20
149	data/processed/gc_blockvariance_blocknumber_17_07_2019/constructs/seq_20/seq_20_10_10_200_4/seq_20_10_10_200_4_mooda_result.csv	105220750073.88092	200	0.9087339887094875	[[ 0. 17. 0.]]	10_200	10	[9.105e+02 1.740e+02 8.100e+05]	4	10	34880	20
150	data/processed/gc_blockvariance_blocknumber_17_07_2019/constructs/seq_20/seq_20_1_20_200_0/seq_20_1_20_200_0_mooda_result.csv	120387519237.34018	200	0.9463525899681585	[[ 0. 17. 0.]]	20_200	20	[9.94e+02 1.75e+02 8.10e+05]	0	1	35192	20
151	data/processed/gc_blockvariance_blocknumber_17_07_2019/constructs/seq_20/seq_20_1_20_200_1/seq_20_1_20_200_1_mooda_result.csv	116841053701.41205	200	0.9184742279384389	[[ 0. 17. 0.]]	20_200	20	[9.94e+02 1.75e+02 8.10e+05]	1	1	35192	20
152	data/processed/gc_blockvariance_blocknumber_17_07_2019/constructs/seq_20/seq_20_1_20_200_2/seq_20_1_20_200_2_mooda_result.csv	118446405460.51324	200	0.9310937154456136	[[ 0. 17. 0.]]	20_200	20	[9.94e+02 1.75e+02 8.10e+05]	2	1	35192	20
153	data/processed/gc_blockvariance_blocknumber_17_07_2019/constructs/seq_20/seq_20_1_20_200_3/seq_20_1_20_200_3_mooda_result.csv	118439017195.07822	200	0.931035637131731	[[ 0. 17. 0.]]	20_200	20	[9.94e+02 1.75e+02 8.10e+05]	3	1	35192	20
154	data/processed/gc_blockvariance_blocknumber_17_07_2019/constructs/seq_20/seq_20_1_20_200_4/seq_20_1_20_200_4_mooda_result.csv	118301950231.79562	200	0.9299581693300577	[[ 0. 17. 0.]]	20_200	20	[9.94e+02 1.75e+02 8.10e+05]	4	1	35192	20
155	data/processed/gc_blockvariance_blocknumber_17_07_2019/constructs/seq_20/seq_20_2_20_200_0/seq_20_2_20_200_0_mooda_result.csv	110003382351.55655	200	0.9263881149706331	[[ 0. 17. 0.]]	20_200	20	[9.22e+02 1.76e+02 8.10e+05]	0	2	35264	20
156	data/processed/gc_blockvariance_blocknumber_17_07_2019/constructs/seq_20/seq_20_2_20_200_1/seq_20_2_20_200_1_mooda_result.csv	111020353733.12772	200	0.9349524898199622	[[ 0. 17. 0.]]	20_200	20	[9.22e+02 1.76e+02 8.10e+05]	1	2	35264	20
157	data/processed/gc_blockvariance_blocknumber_17_07_2019/constructs/seq_20/seq_20_2_20_200_2/seq_20_2_20_200_2_mooda_result.csv	108750153603.3334	200	0.9158341102402775	[[ 0. 17. 0.]]	20_200	20	[9.22e+02 1.76e+02 8.10e+05]	2	2	35264	20
158	data/processed/gc_blockvariance_blocknumber_17_07_2019/constructs/seq_20/seq_20_2_20_200_3/seq_20_2_20_200_3_mooda_result.csv	111396517699.26959	200	0.9381203362994492	[[ 0. 17. 0.]]	20_200	20	[9.22e+02 1.76e+02 8.10e+05]	3	2	35264	20
159	data/processed/gc_blockvariance_blocknumber_17_07_2019/constructs/seq_20/seq_20_2_20_200_4/seq_20_2_20_200_4_mooda_result.csv	109968608047.01982	200	0.9260952648623861	[[ 0. 17. 0.]]	20_200	20	[9.22e+02 1.76e+02 8.10e+05]	4	2	35264	20
160	data/processed/gc_blockvariance_blocknumber_17_07_2019/constructs/seq_20/seq_20_3_20_200_0/seq_20_3_20_200_0_mooda_result.csv	80760566382.91304	200	0.9124423726285594	[[ 0. 17. 0.]]	20_200	20	[6.96e+02 1.74e+02 8.10e+05]	0	3	34897	20
161	data/processed/gc_blockvariance_blocknumber_17_07_2019/constructs/seq_20/seq_20_3_20_200_1/seq_20_3_20_200_1_mooda_result.csv	81641464748.61292	200	0.9223948659163465	[[ 0. 17. 0.]]	20_200	20	[6.96e+02 1.74e+02 8.10e+05]	1	3	34897	20
162	data/processed/gc_blockvariance_blocknumber_17_07_2019/constructs/seq_20/seq_20_3_20_200_2/seq_20_3_20_200_2_mooda_result.csv	82732500986.69736	200	0.9347215215886391	[[ 0. 17. 0.]]	20_200	20	[6.96e+02 1.74e+02 8.10e+05]	2	3	34897	20
163	data/processed/gc_blockvariance_blocknumber_17_07_2019/constructs/seq_20/seq_20_3_20_200_3/seq_20_3_20_200_3_mooda_result.csv	81773191417.72665	200	0.9238831293088383	[[ 0. 17. 0.]]	20_200	20	[6.96e+02 1.74e+02 8.10e+05]	3	3	34897	20
164	data/processed/gc_blockvariance_blocknumber_17_07_2019/constructs/seq_20/seq_20_3_20_200_4/seq_20_3_20_200_4_mooda_result.csv	82403969105.64308	200	0.9310097297766303	[[ 0. 17. 0.]]	20_200	20	[6.96e+02 1.74e+02 8.10e+05]	4	3	34897	20
165	data/processed/gc_blockvariance_blocknumber_17_07_2019/constructs/seq_20/seq_20_4_20_200_0/seq_20_4_20_200_0_mooda_result.csv	121497860266.5047	200	0.937123282948801	[[ 0. 17. 0.]]	20_200	20	[1.0195e+03 1.7400e+02 8.1000e+05]	0	4	34980	20
166	data/processed/gc_blockvariance_blocknumber_17_07_2019/constructs/seq_20/seq_20_4_20_200_1/seq_20_4_20_200_1_mooda_result.csv	123211196964.34412	200	0.9503383939602545	[[ 0. 17. 0.]]	20_200	20	[1.0195e+03 1.7400e+02 8.1000e+05]	1	4	34980	20
167	data/processed/gc_blockvariance_blocknumber_17_07_2019/constructs/seq_20/seq_20_4_20_200_2/seq_20_4_20_200_2_mooda_result.csv	122220943050.13116	200	0.9427004816792925	[[ 0. 17. 0.]]	20_200	20	[1.0195e+03 1.7400e+02 8.1000e+05]	2	4	34980	20
168	data/processed/gc_blockvariance_blocknumber_17_07_2019/constructs/seq_20/seq_20_4_20_200_3/seq_20_4_20_200_3_mooda_result.csv	116689032804.33496	200	0.900032389589873	[[ 0. 17. 0.]]	20_200	20	[1.0195e+03 1.7400e+02 8.1000e+05]	3	4	34980	20
169	data/processed/gc_blockvariance_blocknumber_17_07_2019/constructs/seq_20/seq_20_4_20_200_4/seq_20_4_20_200_4_mooda_result.csv	117230396445.9392	200	0.904207973192551	[[ 0. 17. 0.]]	20_200	20	[1.0195e+03 1.7400e+02 8.1000e+05]	4	4	34980	20
170	data/processed/gc_blockvariance_blocknumber_17_07_2019/constructs/seq_20/seq_20_5_20_200_0/seq_20_5_20_200_0_mooda_result.csv	82301223160.54373	200	0.9167195823267527	[[ 0. 17. 0.]]	20_200	20	[7.015e+02 1.750e+02 8.100e+05]	0	5	35168	20
171	data/processed/gc_blockvariance_blocknumber_17_07_2019/constructs/seq_20/seq_20_5_20_200_1/seq_20_5_20_200_1_mooda_result.csv	84123533992.40784	200	0.9370175555585388	[[ 0. 17. 0.]]	20_200	20	[7.015e+02 1.750e+02 8.100e+05]	1	5	35168	20
172	data/processed/gc_blockvariance_blocknumber_17_07_2019/constructs/seq_20/seq_20_5_20_200_2/seq_20_5_20_200_2_mooda_result.csv	84458739928.96744	200	0.9407512770556902	[[ 0. 17. 0.]]	20_200	20	[7.015e+02 1.750e+02 8.100e+05]	2	5	35168	20
173	data/processed/gc_blockvariance_blocknumber_17_07_2019/constructs/seq_20/seq_20_5_20_200_3/seq_20_5_20_200_3_mooda_result.csv	82789547821.25488	200	0.9221588305154915	[[ 0. 17. 0.]]	20_200	20	[7.015e+02 1.750e+02 8.100e+05]	3	5	35168	20
174	data/processed/gc_blockvariance_blocknumber_17_07_2019/constructs/seq_20/seq_20_5_20_200_4/seq_20_5_20_200_4_mooda_result.csv	83992769016.17975	200	0.9355610181003173	[[ 0. 17. 0.]]	20_200	20	[7.015e+02 1.750e+02 8.100e+05]	4	5	35168	20
175	data/processed/gc_blockvariance_blocknumber_17_07_2019/constructs/seq_20/seq_20_6_20_200_0/seq_20_6_20_200_0_mooda_result.csv	119652339031.875	200	0.929979898618045	[[ 0. 17. 0.]]	20_200	20	[9.99e+02 1.76e+02 8.10e+05]	0	6	35255	20
176	data/processed/gc_blockvariance_blocknumber_17_07_2019/constructs/seq_20/seq_20_6_20_200_1/seq_20_6_20_200_1_mooda_result.csv	115712932413.90804	200	0.8993614502297004	[[ 0. 17. 0.]]	20_200	20	[9.99e+02 1.76e+02 8.10e+05]	1	6	35255	20
177	data/processed/gc_blockvariance_blocknumber_17_07_2019/constructs/seq_20/seq_20_6_20_200_2/seq_20_6_20_200_2_mooda_result.csv	121476685962.8837	200	0.9441593621176397	[[ 0. 17. 0.]]	20_200	20	[9.99e+02 1.76e+02 8.10e+05]	2	6	35255	20
178	data/processed/gc_blockvariance_blocknumber_17_07_2019/constructs/seq_20/seq_20_6_20_200_3/seq_20_6_20_200_3_mooda_result.csv	120114691875.01944	200	0.9335734668982162	[[ 0. 17. 0.]]	20_200	20	[9.99e+02 1.76e+02 8.10e+05]	3	6	35255	20
179	data/processed/gc_blockvariance_blocknumber_17_07_2019/constructs/seq_20/seq_20_6_20_200_4/seq_20_6_20_200_4_mooda_result.csv	118907891801.68884	200	0.9241937939312777	[[ 0. 17. 0.]]	20_200	20	[9.99e+02 1.76e+02 8.10e+05]	4	6	35255	20
180	data/processed/gc_blockvariance_blocknumber_17_07_2019/constructs/seq_20/seq_20_7_20_200_0/seq_20_7_20_200_0_mooda_result.csv	99801465055.62946	200	0.9272542125397999	[[ 0. 17. 0.]]	20_200	20	[8.41e+02 1.75e+02 8.10e+05]	0	7	35124	20
181	data/processed/gc_blockvariance_blocknumber_17_07_2019/constructs/seq_20/seq_20_7_20_200_1/seq_20_7_20_200_1_mooda_result.csv	99158853267.62885	200	0.9212837141396094	[[ 0. 17. 0.]]	20_200	20	[8.41e+02 1.75e+02 8.10e+05]	1	7	35124	20
182	data/processed/gc_blockvariance_blocknumber_17_07_2019/constructs/seq_20/seq_20_7_20_200_2/seq_20_7_20_200_2_mooda_result.csv	100154473404.61551	200	0.9305340088682063	[[ 0. 17. 0.]]	20_200	20	[8.41e+02 1.75e+02 8.10e+05]	2	7	35124	20
183	data/processed/gc_blockvariance_blocknumber_17_07_2019/constructs/seq_20/seq_20_7_20_200_3/seq_20_7_20_200_3_mooda_result.csv	100094694881.87534	200	0.9299786073317726	[[ 0. 17. 0.]]	20_200	20	[8.41e+02 1.75e+02 8.10e+05]	3	7	35124	20
184	data/processed/gc_blockvariance_blocknumber_17_07_2019/constructs/seq_20/seq_20_7_20_200_4/seq_20_7_20_200_4_mooda_result.csv	98190138737.90407	200	0.912283399084764	[[ 0. 17. 0.]]	20_200	20	[8.41e+02 1.75e+02 8.10e+05]	4	7	35124	20
185	data/processed/gc_blockvariance_blocknumber_17_07_2019/constructs/seq_20/seq_20_8_20_200_0/seq_20_8_20_200_0_mooda_result.csv	96635130980.53589	200	0.9438499275329728	[[ 0. 17. 0.]]	20_200	20	[8.00e+02 1.75e+02 8.10e+05]	0	8	35093	20
186	data/processed/gc_blockvariance_blocknumber_17_07_2019/constructs/seq_20/seq_20_8_20_200_1/seq_20_8_20_200_1_mooda_result.csv	93725682084.02167	200	0.915432900492476	[[ 0. 17. 0.]]	20_200	20	[8.00e+02 1.75e+02 8.10e+05]	1	8	35093	20
187	data/processed/gc_blockvariance_blocknumber_17_07_2019/constructs/seq_20/seq_20_8_20_200_2/seq_20_8_20_200_2_mooda_result.csv	95284929524.84613	200	0.9306623058763687	[[ 0. 17. 0.]]	20_200	20	[8.00e+02 1.75e+02 8.10e+05]	2	8	35093	20
188	data/processed/gc_blockvariance_blocknumber_17_07_2019/constructs/seq_20/seq_20_8_20_200_3/seq_20_8_20_200_3_mooda_result.csv	95736134306.80359	200	0.9350692911666236	[[ 0. 17. 0.]]	20_200	20	[8.00e+02 1.75e+02 8.10e+05]	3	8	35093	20
189	data/processed/gc_blockvariance_blocknumber_17_07_2019/constructs/seq_20/seq_20_8_20_200_4/seq_20_8_20_200_4_mooda_result.csv	96699740880.92853	200	0.9444809821937854	[[ 0. 17. 0.]]	20_200	20	[8.00e+02 1.75e+02 8.10e+05]	4	8	35093	20
190	data/processed/gc_blockvariance_blocknumber_17_07_2019/constructs/seq_20/seq_20_9_20_200_0/seq_20_9_20_200_0_mooda_result.csv	93662898547.03616	200	0.9395726666349289	[[ 0. 17. 0.]]	20_200	20	[7.94e+02 1.72e+02 8.10e+05]	0	9	34431	20
191	data/processed/gc_blockvariance_blocknumber_17_07_2019/constructs/seq_20/seq_20_9_20_200_1/seq_20_9_20_200_1_mooda_result.csv	91825386995.3981	200	0.9211398009503585	[[ 0. 17. 0.]]	20_200	20	[7.94e+02 1.72e+02 8.10e+05]	1	9	34431	20
192	data/processed/gc_blockvariance_blocknumber_17_07_2019/constructs/seq_20/seq_20_9_20_200_2/seq_20_9_20_200_2_mooda_result.csv	93892460950.94803	200	0.9418755054681118	[[ 0. 17. 0.]]	20_200	20	[7.94e+02 1.72e+02 8.10e+05]	2	9	34431	20
193	data/processed/gc_blockvariance_blocknumber_17_07_2019/constructs/seq_20/seq_20_9_20_200_3/seq_20_9_20_200_3_mooda_result.csv	93269029548.70297	200	0.9356215979534178	[[ 0. 17. 0.]]	20_200	20	[7.94e+02 1.72e+02 8.10e+05]	3	9	34431	20
194	data/processed/gc_blockvariance_blocknumber_17_07_2019/constructs/seq_20/seq_20_9_20_200_4/seq_20_9_20_200_4_mooda_result.csv	94427817421.15176	200	0.9472458956024401	[[ 0. 17. 0.]]	20_200	20	[7.94e+02 1.72e+02 8.10e+05]	4	9	34431	20
195	data/processed/gc_blockvariance_blocknumber_17_07_2019/constructs/seq_20/seq_20_10_20_200_0/seq_20_10_20_200_0_mooda_result.csv	106397064268.14618	200	0.9188931701350114	[[ 0. 17. 0.]]	20_200	20	[9.105e+02 1.740e+02 8.100e+05]	0	10	34880	20
196	data/processed/gc_blockvariance_blocknumber_17_07_2019/constructs/seq_20/seq_20_10_20_200_1/seq_20_10_20_200_1_mooda_result.csv	103433284694.87723	200	0.893296629230472	[[ 0. 17. 0.]]	20_200	20	[9.105e+02 1.740e+02 8.100e+05]	1	10	34880	20
197	data/processed/gc_blockvariance_blocknumber_17_07_2019/constructs/seq_20/seq_20_10_20_200_2/seq_20_10_20_200_2_mooda_result.csv	107092419039.90135	200	0.9248985684510428	[[ 0. 17. 0.]]	20_200	20	[9.105e+02 1.740e+02 8.100e+05]	2	10	34880	20
198	data/processed/gc_blockvariance_blocknumber_17_07_2019/constructs/seq_20/seq_20_10_20_200_3/seq_20_10_20_200_3_mooda_result.csv	107675901999.4613	200	0.9299377911976268	[[ 0. 17. 0.]]	20_200	20	[9.105e+02 1.740e+02 8.100e+05]	3	10	34880	20
199	data/processed/gc_blockvariance_blocknumber_17_07_2019/constructs/seq_20/seq_20_10_20_200_4/seq_20_10_20_200_4_mooda_result.csv	106987353083.26291	200	0.9239911713284544	[[ 0. 17. 0.]]	20_200	20	[9.105e+02 1.740e+02 8.100e+05]	4	10	34880	20
