## Supplementary Tables for "Design and assembly of DNA molecules using multi-objective optimisation": archive_gc_codonusage_blocknumber_seq_5_hypervolume.csv

	filename	hypervolume	iterations	normalised_hypervolume	null_point	parameter_setting	population_size	reference_points	run	sequence_id	sequence_length	transcription_units
0	data/processed/gc_codonusage_blocknumber_17_07_2019/constructs/seq_5/seq_5_1_10_100_0/seq_5_1_10_100_0_mooda_result.csv	1250101.2572994728	100	0.47802340274935146	[[0. 4. 0.]]	10_100	10	[216. 43. 310.44]	0	1	8776	5
1	data/processed/gc_codonusage_blocknumber_17_07_2019/constructs/seq_5/seq_5_1_10_100_1/seq_5_1_10_100_1_mooda_result.csv	1274012.000938221	100	0.487166578127923	[[0. 4. 0.]]	10_100	10	[216. 43. 310.44]	1	1	8776	5
2	data/processed/gc_codonusage_blocknumber_17_07_2019/constructs/seq_5/seq_5_1_10_100_2/seq_5_1_10_100_2_mooda_result.csv	1245182.6584922376	100	0.47614259083522487	[[0. 4. 0.]]	10_100	10	[216. 43. 310.44]	2	1	8776	5
3	data/processed/gc_codonusage_blocknumber_17_07_2019/constructs/seq_5/seq_5_1_10_100_3/seq_5_1_10_100_3_mooda_result.csv	1266273.5503993155	100	0.48420748946449244	[[0. 4. 0.]]	10_100	10	[216. 43. 310.44]	3	1	8776	5
4	data/processed/gc_codonusage_blocknumber_17_07_2019/constructs/seq_5/seq_5_1_10_100_4/seq_5_1_10_100_4_mooda_result.csv	1225583.7637174123	100	0.4686482136272319	[[0. 4. 0.]]	10_100	10	[216. 43. 310.44]	4	1	8776	5
5	data/processed/gc_codonusage_blocknumber_17_07_2019/constructs/seq_5/seq_5_2_10_100_0/seq_5_2_10_100_0_mooda_result.csv	1895973.8530735523	100	0.47405409478710664	[[0. 4. 0.]]	10_100	10	[310.5 44. 322.02]	0	2	8857	5
6	data/processed/gc_codonusage_blocknumber_17_07_2019/constructs/seq_5/seq_5_2_10_100_1/seq_5_2_10_100_1_mooda_result.csv	1873955.958767403	100	0.46854891709834295	[[0. 4. 0.]]	10_100	10	[310.5 44. 322.02]	1	2	8857	5
7	data/processed/gc_codonusage_blocknumber_17_07_2019/constructs/seq_5/seq_5_2_10_100_2/seq_5_2_10_100_2_mooda_result.csv	1914584.0730035014	100	0.4787072449074943	[[0. 4. 0.]]	10_100	10	[310.5 44. 322.02]	2	2	8857	5
8	data/processed/gc_codonusage_blocknumber_17_07_2019/constructs/seq_5/seq_5_2_10_100_3/seq_5_2_10_100_3_mooda_result.csv	1875032.8594509729	100	0.4688181767075395	[[0. 4. 0.]]	10_100	10	[310.5 44. 322.02]	3	2	8857	5
9	data/processed/gc_codonusage_blocknumber_17_07_2019/constructs/seq_5/seq_5_2_10_100_4/seq_5_2_10_100_4_mooda_result.csv	1882754.7485578086	100	0.4707488959232361	[[0. 4. 0.]]	10_100	10	[310.5 44. 322.02]	4	2	8857	5
10	data/processed/gc_codonusage_blocknumber_17_07_2019/constructs/seq_5/seq_5_3_10_100_0/seq_5_3_10_100_0_mooda_result.csv	1242898.2897302846	100	0.45870473978952336	[[0. 4. 0.]]	10_100	10	[214. 44. 316.54]	0	3	8844	5
11	data/processed/gc_codonusage_blocknumber_17_07_2019/constructs/seq_5/seq_5_3_10_100_1/seq_5_3_10_100_1_mooda_result.csv	1301079.3370423247	100	0.48017706973676527	[[0. 4. 0.]]	10_100	10	[214. 44. 316.54]	1	3	8844	5
12	data/processed/gc_codonusage_blocknumber_17_07_2019/constructs/seq_5/seq_5_3_10_100_2/seq_5_3_10_100_2_mooda_result.csv	1284745.4891775036	100	0.4741488906842216	[[0. 4. 0.]]	10_100	10	[214. 44. 316.54]	2	3	8844	5
13	data/processed/gc_codonusage_blocknumber_17_07_2019/constructs/seq_5/seq_5_3_10_100_3/seq_5_3_10_100_3_mooda_result.csv	1315840.3269507491	100	0.4856247689499076	[[0. 4. 0.]]	10_100	10	[214. 44. 316.54]	3	3	8844	5
14	data/processed/gc_codonusage_blocknumber_17_07_2019/constructs/seq_5/seq_5_3_10_100_4/seq_5_3_10_100_4_mooda_result.csv	1219263.4907878307	100	0.4499820676381049	[[0. 4. 0.]]	10_100	10	[214. 44. 316.54]	4	3	8844	5
15	data/processed/gc_codonusage_blocknumber_17_07_2019/constructs/seq_5/seq_5_4_10_100_0/seq_5_4_10_100_0_mooda_result.csv	1087644.4364436627	100	0.4867684278774467	[[0. 4. 0.]]	10_100	10	[184.5 43. 310.53]	0	4	8720	5
16	data/processed/gc_codonusage_blocknumber_17_07_2019/constructs/seq_5/seq_5_4_10_100_1/seq_5_4_10_100_1_mooda_result.csv	1034747.2218906204	100	0.4630946121484089	[[0. 4. 0.]]	10_100	10	[184.5 43. 310.53]	1	4	8720	5
17	data/processed/gc_codonusage_blocknumber_17_07_2019/constructs/seq_5/seq_5_4_10_100_2/seq_5_4_10_100_2_mooda_result.csv	1073559.1828490184	100	0.48046466120629217	[[0. 4. 0.]]	10_100	10	[184.5 43. 310.53]	2	4	8720	5
18	data/processed/gc_codonusage_blocknumber_17_07_2019/constructs/seq_5/seq_5_4_10_100_3/seq_5_4_10_100_3_mooda_result.csv	1063504.3231809197	100	0.47596467199182774	[[0. 4. 0.]]	10_100	10	[184.5 43. 310.53]	3	4	8720	5
19	data/processed/gc_codonusage_blocknumber_17_07_2019/constructs/seq_5/seq_5_4_10_100_4/seq_5_4_10_100_4_mooda_result.csv	1086583.1663380337	100	0.48629346311547034	[[0. 4. 0.]]	10_100	10	[184.5 43. 310.53]	4	4	8720	5
20	data/processed/gc_codonusage_blocknumber_17_07_2019/constructs/seq_5/seq_5_5_10_100_0/seq_5_5_10_100_0_mooda_result.csv	1511602.150777426	100	0.45161085278711605	[[0. 4. 0.]]	10_100	10	[283.5 43. 302.73]	0	5	8757	5
21	data/processed/gc_codonusage_blocknumber_17_07_2019/constructs/seq_5/seq_5_5_10_100_1/seq_5_5_10_100_1_mooda_result.csv	1525213.4782069062	100	0.45567741433893094	[[0. 4. 0.]]	10_100	10	[283.5 43. 302.73]	1	5	8757	5
22	data/processed/gc_codonusage_blocknumber_17_07_2019/constructs/seq_5/seq_5_5_10_100_2/seq_5_5_10_100_2_mooda_result.csv	1469694.3153352402	100	0.4390903404996905	[[0. 4. 0.]]	10_100	10	[283.5 43. 302.73]	2	5	8757	5
23	data/processed/gc_codonusage_blocknumber_17_07_2019/constructs/seq_5/seq_5_5_10_100_3/seq_5_5_10_100_3_mooda_result.csv	1564872.7939083783	100	0.4675261520346823	[[0. 4. 0.]]	10_100	10	[283.5 43. 302.73]	3	5	8757	5
24	data/processed/gc_codonusage_blocknumber_17_07_2019/constructs/seq_5/seq_5_5_10_100_4/seq_5_5_10_100_4_mooda_result.csv	1540784.7718446166	100	0.46032954135205295	[[0. 4. 0.]]	10_100	10	[283.5 43. 302.73]	4	5	8757	5
25	data/processed/gc_codonusage_blocknumber_17_07_2019/constructs/seq_5/seq_5_6_10_100_0/seq_5_6_10_100_0_mooda_result.csv	1421938.6474937794	100	0.4830378861886001	[[0. 4. 0.]]	10_100	10	[242.5 43. 311.26]	0	6	8682	5
26	data/processed/gc_codonusage_blocknumber_17_07_2019/constructs/seq_5/seq_5_6_10_100_1/seq_5_6_10_100_1_mooda_result.csv	1363500.5451994438	100	0.4631862438868161	[[0. 4. 0.]]	10_100	10	[242.5 43. 311.26]	1	6	8682	5
27	data/processed/gc_codonusage_blocknumber_17_07_2019/constructs/seq_5/seq_5_6_10_100_2/seq_5_6_10_100_2_mooda_result.csv	1403110.9150545206	100	0.4766420349363583	[[0. 4. 0.]]	10_100	10	[242.5 43. 311.26]	2	6	8682	5
28	data/processed/gc_codonusage_blocknumber_17_07_2019/constructs/seq_5/seq_5_6_10_100_3/seq_5_6_10_100_3_mooda_result.csv	1382316.0047744676	100	0.46957792600109405	[[0. 4. 0.]]	10_100	10	[242.5 43. 311.26]	3	6	8682	5
29	data/processed/gc_codonusage_blocknumber_17_07_2019/constructs/seq_5/seq_5_6_10_100_4/seq_5_6_10_100_4_mooda_result.csv	1347301.3966564722	100	0.45768333243276454	[[0. 4. 0.]]	10_100	10	[242.5 43. 311.26]	4	6	8682	5
30	data/processed/gc_codonusage_blocknumber_17_07_2019/constructs/seq_5/seq_5_7_10_100_0/seq_5_7_10_100_0_mooda_result.csv	1441477.7348627867	100	0.4736275132526232	[[0. 4. 0.]]	10_100	10	[257. 43. 303.65]	0	7	8751	5
31	data/processed/gc_codonusage_blocknumber_17_07_2019/constructs/seq_5/seq_5_7_10_100_1/seq_5_7_10_100_1_mooda_result.csv	1391951.1681226625	100	0.45735452888543976	[[0. 4. 0.]]	10_100	10	[257. 43. 303.65]	1	7	8751	5
32	data/processed/gc_codonusage_blocknumber_17_07_2019/constructs/seq_5/seq_5_7_10_100_2/seq_5_7_10_100_2_mooda_result.csv	1444612.0940684185	100	0.474657372209373	[[0. 4. 0.]]	10_100	10	[257. 43. 303.65]	2	7	8751	5
33	data/processed/gc_codonusage_blocknumber_17_07_2019/constructs/seq_5/seq_5_7_10_100_3/seq_5_7_10_100_3_mooda_result.csv	1442347.6206598259	100	0.4739133323373728	[[0. 4. 0.]]	10_100	10	[257. 43. 303.65]	3	7	8751	5
34	data/processed/gc_codonusage_blocknumber_17_07_2019/constructs/seq_5/seq_5_7_10_100_4/seq_5_7_10_100_4_mooda_result.csv	1395247.7422147626	100	0.4584376869195408	[[0. 4. 0.]]	10_100	10	[257. 43. 303.65]	4	7	8751	5
35	data/processed/gc_codonusage_blocknumber_17_07_2019/constructs/seq_5/seq_5_8_10_100_0/seq_5_8_10_100_0_mooda_result.csv	1181507.6417138686	100	0.47054645529197764	[[0. 4. 0.]]	10_100	10	[204.5 43. 314.83]	0	8	8794	5
36	data/processed/gc_codonusage_blocknumber_17_07_2019/constructs/seq_5/seq_5_8_10_100_1/seq_5_8_10_100_1_mooda_result.csv	1188456.3581333922	100	0.4733138465170509	[[0. 4. 0.]]	10_100	10	[204.5 43. 314.83]	1	8	8794	5
37	data/processed/gc_codonusage_blocknumber_17_07_2019/constructs/seq_5/seq_5_8_10_100_2/seq_5_8_10_100_2_mooda_result.csv	1196868.5093448355	100	0.47666406431859043	[[0. 4. 0.]]	10_100	10	[204.5 43. 314.83]	2	8	8794	5
38	data/processed/gc_codonusage_blocknumber_17_07_2019/constructs/seq_5/seq_5_8_10_100_3/seq_5_8_10_100_3_mooda_result.csv	1238947.1097359706	100	0.4934222599989627	[[0. 4. 0.]]	10_100	10	[204.5 43. 314.83]	3	8	8794	5
39	data/processed/gc_codonusage_blocknumber_17_07_2019/constructs/seq_5/seq_5_8_10_100_4/seq_5_8_10_100_4_mooda_result.csv	1203989.9914304635	100	0.4795002610840694	[[0. 4. 0.]]	10_100	10	[204.5 43. 314.83]	4	8	8794	5
40	data/processed/gc_codonusage_blocknumber_17_07_2019/constructs/seq_5/seq_5_9_10_100_0/seq_5_9_10_100_0_mooda_result.csv	1426539.3803440467	100	0.47066832124335756	[[0. 4. 0.]]	10_100	10	[263. 42. 303.27]	0	9	8591	5
41	data/processed/gc_codonusage_blocknumber_17_07_2019/constructs/seq_5/seq_5_9_10_100_1/seq_5_9_10_100_1_mooda_result.csv	1477886.9945256216	100	0.48760980614009053	[[0. 4. 0.]]	10_100	10	[263. 42. 303.27]	1	9	8591	5
42	data/processed/gc_codonusage_blocknumber_17_07_2019/constructs/seq_5/seq_5_9_10_100_2/seq_5_9_10_100_2_mooda_result.csv	1384444.3716991276	100	0.4567796145419342	[[0. 4. 0.]]	10_100	10	[263. 42. 303.27]	2	9	8591	5
43	data/processed/gc_codonusage_blocknumber_17_07_2019/constructs/seq_5/seq_5_9_10_100_3/seq_5_9_10_100_3_mooda_result.csv	1443289.4186621394	100	0.4761947809573805	[[0. 4. 0.]]	10_100	10	[263. 42. 303.27]	3	9	8591	5
44	data/processed/gc_codonusage_blocknumber_17_07_2019/constructs/seq_5/seq_5_9_10_100_4/seq_5_9_10_100_4_mooda_result.csv	1399509.3547272286	100	0.46175011193520343	[[0. 4. 0.]]	10_100	10	[263. 42. 303.27]	4	9	8591	5
45	data/processed/gc_codonusage_blocknumber_17_07_2019/constructs/seq_5/seq_5_10_10_100_0/seq_5_10_10_100_0_mooda_result.csv	969728.9128453014	100	0.47878200977052043	[[0. 4. 0.]]	10_100	10	[165. 44. 306.88]	0	10	8808	5
46	data/processed/gc_codonusage_blocknumber_17_07_2019/constructs/seq_5/seq_5_10_10_100_1/seq_5_10_10_100_1_mooda_result.csv	965896.0362691097	100	0.47688961249738254	[[0. 4. 0.]]	10_100	10	[165. 44. 306.88]	1	10	8808	5
47	data/processed/gc_codonusage_blocknumber_17_07_2019/constructs/seq_5/seq_5_10_10_100_2/seq_5_10_10_100_2_mooda_result.csv	952106.7152628074	100	0.4700814429797831	[[0. 4. 0.]]	10_100	10	[165. 44. 306.88]	2	10	8808	5
48	data/processed/gc_codonusage_blocknumber_17_07_2019/constructs/seq_5/seq_5_10_10_100_3/seq_5_10_10_100_3_mooda_result.csv	963193.5130742908	100	0.4755553019807761	[[0. 4. 0.]]	10_100	10	[165. 44. 306.88]	3	10	8808	5
49	data/processed/gc_codonusage_blocknumber_17_07_2019/constructs/seq_5/seq_5_10_10_100_4/seq_5_10_10_100_4_mooda_result.csv	953717.57078721	100	0.4708767669463136	[[0. 4. 0.]]	10_100	10	[165. 44. 306.88]	4	10	8808	5
50	data/processed/gc_codonusage_blocknumber_17_07_2019/constructs/seq_5/seq_5_1_20_100_0/seq_5_1_20_100_0_mooda_result.csv	1270648.5517369432	100	0.4858804363671806	[[0. 4. 0.]]	20_100	20	[216. 43. 310.44]	0	1	8776	5
51	data/processed/gc_codonusage_blocknumber_17_07_2019/constructs/seq_5/seq_5_1_20_100_1/seq_5_1_20_100_1_mooda_result.csv	1258557.4586461668	100	0.4812569505267632	[[0. 4. 0.]]	20_100	20	[216. 43. 310.44]	1	1	8776	5
52	data/processed/gc_codonusage_blocknumber_17_07_2019/constructs/seq_5/seq_5_1_20_100_2/seq_5_1_20_100_2_mooda_result.csv	1291410.279795475	100	0.4938194667741539	[[0. 4. 0.]]	20_100	20	[216. 43. 310.44]	2	1	8776	5
53	data/processed/gc_codonusage_blocknumber_17_07_2019/constructs/seq_5/seq_5_1_20_100_3/seq_5_1_20_100_3_mooda_result.csv	1257007.0660099508	100	0.48066409938031884	[[0. 4. 0.]]	20_100	20	[216. 43. 310.44]	3	1	8776	5
54	data/processed/gc_codonusage_blocknumber_17_07_2019/constructs/seq_5/seq_5_1_20_100_4/seq_5_1_20_100_4_mooda_result.csv	1279735.50453158	100	0.48935517576941	[[0. 4. 0.]]	20_100	20	[216. 43. 310.44]	4	1	8776	5
55	data/processed/gc_codonusage_blocknumber_17_07_2019/constructs/seq_5/seq_5_2_20_100_0/seq_5_2_20_100_0_mooda_result.csv	1917857.5257122105	100	0.47952571276671074	[[0. 4. 0.]]	20_100	20	[310.5 44. 322.02]	0	2	8857	5
56	data/processed/gc_codonusage_blocknumber_17_07_2019/constructs/seq_5/seq_5_2_20_100_1/seq_5_2_20_100_1_mooda_result.csv	1991308.7585968806	100	0.49789086989147435	[[0. 4. 0.]]	20_100	20	[310.5 44. 322.02]	1	2	8857	5
57	data/processed/gc_codonusage_blocknumber_17_07_2019/constructs/seq_5/seq_5_2_20_100_2/seq_5_2_20_100_2_mooda_result.csv	1939537.7761585936	100	0.48494646869298946	[[0. 4. 0.]]	20_100	20	[310.5 44. 322.02]	2	2	8857	5
58	data/processed/gc_codonusage_blocknumber_17_07_2019/constructs/seq_5/seq_5_2_20_100_3/seq_5_2_20_100_3_mooda_result.csv	1983188.5367974457	100	0.4958605547643109	[[0. 4. 0.]]	20_100	20	[310.5 44. 322.02]	3	2	8857	5
59	data/processed/gc_codonusage_blocknumber_17_07_2019/constructs/seq_5/seq_5_2_20_100_4/seq_5_2_20_100_4_mooda_result.csv	1943870.8607698625	100	0.48602987841391	[[0. 4. 0.]]	20_100	20	[310.5 44. 322.02]	4	2	8857	5
60	data/processed/gc_codonusage_blocknumber_17_07_2019/constructs/seq_5/seq_5_3_20_100_0/seq_5_3_20_100_0_mooda_result.csv	1316018.1319468857	100	0.4856903897614897	[[0. 4. 0.]]	20_100	20	[214. 44. 316.54]	0	3	8844	5
61	data/processed/gc_codonusage_blocknumber_17_07_2019/constructs/seq_5/seq_5_3_20_100_1/seq_5_3_20_100_1_mooda_result.csv	1336186.9642723256	100	0.49313391032961845	[[0. 4. 0.]]	20_100	20	[214. 44. 316.54]	1	3	8844	5
62	data/processed/gc_codonusage_blocknumber_17_07_2019/constructs/seq_5/seq_5_3_20_100_2/seq_5_3_20_100_2_mooda_result.csv	1283223.4140752	100	0.47358715279342944	[[0. 4. 0.]]	20_100	20	[214. 44. 316.54]	2	3	8844	5
63	data/processed/gc_codonusage_blocknumber_17_07_2019/constructs/seq_5/seq_5_3_20_100_3/seq_5_3_20_100_3_mooda_result.csv	1323192.988081758	100	0.4883383461900789	[[0. 4. 0.]]	20_100	20	[214. 44. 316.54]	3	3	8844	5
64	data/processed/gc_codonusage_blocknumber_17_07_2019/constructs/seq_5/seq_5_3_20_100_4/seq_5_3_20_100_4_mooda_result.csv	1326930.9511781796	100	0.4897178809465866	[[0. 4. 0.]]	20_100	20	[214. 44. 316.54]	4	3	8844	5
65	data/processed/gc_codonusage_blocknumber_17_07_2019/constructs/seq_5/seq_5_4_20_100_0/seq_5_4_20_100_0_mooda_result.csv	1078914.1019366216	100	0.482861221569536	[[0. 4. 0.]]	20_100	20	[184.5 43. 310.53]	0	4	8720	5
66	data/processed/gc_codonusage_blocknumber_17_07_2019/constructs/seq_5/seq_5_4_20_100_1/seq_5_4_20_100_1_mooda_result.csv	1104792.9457626916	100	0.49444313538476337	[[0. 4. 0.]]	20_100	20	[184.5 43. 310.53]	1	4	8720	5
67	data/processed/gc_codonusage_blocknumber_17_07_2019/constructs/seq_5/seq_5_4_20_100_2/seq_5_4_20_100_2_mooda_result.csv	1131268.1761370995	100	0.506291958249322	[[0. 4. 0.]]	20_100	20	[184.5 43. 310.53]	2	4	8720	5
68	data/processed/gc_codonusage_blocknumber_17_07_2019/constructs/seq_5/seq_5_4_20_100_3/seq_5_4_20_100_3_mooda_result.csv	1101613.8832196959	100	0.493020365935183	[[0. 4. 0.]]	20_100	20	[184.5 43. 310.53]	3	4	8720	5
69	data/processed/gc_codonusage_blocknumber_17_07_2019/constructs/seq_5/seq_5_4_20_100_4/seq_5_4_20_100_4_mooda_result.csv	1114514.9622468574	100	0.49879416272534327	[[0. 4. 0.]]	20_100	20	[184.5 43. 310.53]	4	4	8720	5
70	data/processed/gc_codonusage_blocknumber_17_07_2019/constructs/seq_5/seq_5_5_20_100_0/seq_5_5_20_100_0_mooda_result.csv	1591275.1399967773	100	0.4754141971968502	[[0. 4. 0.]]	20_100	20	[283.5 43. 302.73]	0	5	8757	5
71	data/processed/gc_codonusage_blocknumber_17_07_2019/constructs/seq_5/seq_5_5_20_100_1/seq_5_5_20_100_1_mooda_result.csv	1545339.1281513686	100	0.46169021468433874	[[0. 4. 0.]]	20_100	20	[283.5 43. 302.73]	1	5	8757	5
72	data/processed/gc_codonusage_blocknumber_17_07_2019/constructs/seq_5/seq_5_5_20_100_2/seq_5_5_20_100_2_mooda_result.csv	1558899.2590969685	100	0.46574148061902776	[[0. 4. 0.]]	20_100	20	[283.5 43. 302.73]	2	5	8757	5
73	data/processed/gc_codonusage_blocknumber_17_07_2019/constructs/seq_5/seq_5_5_20_100_3/seq_5_5_20_100_3_mooda_result.csv	1566103.886659651	100	0.4678939570467196	[[0. 4. 0.]]	20_100	20	[283.5 43. 302.73]	3	5	8757	5
74	data/processed/gc_codonusage_blocknumber_17_07_2019/constructs/seq_5/seq_5_5_20_100_4/seq_5_5_20_100_4_mooda_result.csv	1607400.3382821805	100	0.4802318104460024	[[0. 4. 0.]]	20_100	20	[283.5 43. 302.73]	4	5	8757	5
75	data/processed/gc_codonusage_blocknumber_17_07_2019/constructs/seq_5/seq_5_6_20_100_0/seq_5_6_20_100_0_mooda_result.csv	1419921.759899548	100	0.4823527419160855	[[0. 4. 0.]]	20_100	20	[242.5 43. 311.26]	0	6	8682	5
76	data/processed/gc_codonusage_blocknumber_17_07_2019/constructs/seq_5/seq_5_6_20_100_1/seq_5_6_20_100_1_mooda_result.csv	1440746.7099135448	100	0.48942705546152154	[[0. 4. 0.]]	20_100	20	[242.5 43. 311.26]	1	6	8682	5
77	data/processed/gc_codonusage_blocknumber_17_07_2019/constructs/seq_5/seq_5_6_20_100_2/seq_5_6_20_100_2_mooda_result.csv	1401456.0473645048	100	0.47607987018170034	[[0. 4. 0.]]	20_100	20	[242.5 43. 311.26]	2	6	8682	5
78	data/processed/gc_codonusage_blocknumber_17_07_2019/constructs/seq_5/seq_5_6_20_100_3/seq_5_6_20_100_3_mooda_result.csv	1425747.1957832205	100	0.48433166431216496	[[0. 4. 0.]]	20_100	20	[242.5 43. 311.26]	3	6	8682	5
79	data/processed/gc_codonusage_blocknumber_17_07_2019/constructs/seq_5/seq_5_6_20_100_4/seq_5_6_20_100_4_mooda_result.csv	1394065.4276996565	100	0.47356924899081815	[[0. 4. 0.]]	20_100	20	[242.5 43. 311.26]	4	6	8682	5
80	data/processed/gc_codonusage_blocknumber_17_07_2019/constructs/seq_5/seq_5_7_20_100_0/seq_5_7_20_100_0_mooda_result.csv	1436452.3630832229	100	0.47197632275445617	[[0. 4. 0.]]	20_100	20	[257. 43. 303.65]	0	7	8751	5
81	data/processed/gc_codonusage_blocknumber_17_07_2019/constructs/seq_5/seq_5_7_20_100_1/seq_5_7_20_100_1_mooda_result.csv	1405854.6418445765	100	0.4619228045689418	[[0. 4. 0.]]	20_100	20	[257. 43. 303.65]	1	7	8751	5
82	data/processed/gc_codonusage_blocknumber_17_07_2019/constructs/seq_5/seq_5_7_20_100_2/seq_5_7_20_100_2_mooda_result.csv	1466427.8102374678	100	0.48182537983729196	[[0. 4. 0.]]	20_100	20	[257. 43. 303.65]	2	7	8751	5
83	data/processed/gc_codonusage_blocknumber_17_07_2019/constructs/seq_5/seq_5_7_20_100_3/seq_5_7_20_100_3_mooda_result.csv	1462516.1348738756	100	0.4805401174774914	[[0. 4. 0.]]	20_100	20	[257. 43. 303.65]	3	7	8751	5
84	data/processed/gc_codonusage_blocknumber_17_07_2019/constructs/seq_5/seq_5_7_20_100_4/seq_5_7_20_100_4_mooda_result.csv	1397488.401669352	100	0.45917390222128057	[[0. 4. 0.]]	20_100	20	[257. 43. 303.65]	4	7	8751	5
85	data/processed/gc_codonusage_blocknumber_17_07_2019/constructs/seq_5/seq_5_8_20_100_0/seq_5_8_20_100_0_mooda_result.csv	1243990.0035178708	100	0.49543063955548	[[0. 4. 0.]]	20_100	20	[204.5 43. 314.83]	0	8	8794	5
86	data/processed/gc_codonusage_blocknumber_17_07_2019/constructs/seq_5/seq_5_8_20_100_1/seq_5_8_20_100_1_mooda_result.csv	1261341.96440176	100	0.5023412200697417	[[0. 4. 0.]]	20_100	20	[204.5 43. 314.83]	1	8	8794	5
87	data/processed/gc_codonusage_blocknumber_17_07_2019/constructs/seq_5/seq_5_8_20_100_2/seq_5_8_20_100_2_mooda_result.csv	1247175.6012672908	100	0.49669933361724783	[[0. 4. 0.]]	20_100	20	[204.5 43. 314.83]	2	8	8794	5
88	data/processed/gc_codonusage_blocknumber_17_07_2019/constructs/seq_5/seq_5_8_20_100_3/seq_5_8_20_100_3_mooda_result.csv	1252870.6796752415	100	0.49896745179343144	[[0. 4. 0.]]	20_100	20	[204.5 43. 314.83]	3	8	8794	5
89	data/processed/gc_codonusage_blocknumber_17_07_2019/constructs/seq_5/seq_5_8_20_100_4/seq_5_8_20_100_4_mooda_result.csv	1263485.0261547205	100	0.5031947144321349	[[0. 4. 0.]]	20_100	20	[204.5 43. 314.83]	4	8	8794	5
90	data/processed/gc_codonusage_blocknumber_17_07_2019/constructs/seq_5/seq_5_9_20_100_0/seq_5_9_20_100_0_mooda_result.csv	1514288.759632027	100	0.499620100359094	[[0. 4. 0.]]	20_100	20	[263. 42. 303.27]	0	9	8591	5
91	data/processed/gc_codonusage_blocknumber_17_07_2019/constructs/seq_5/seq_5_9_20_100_1/seq_5_9_20_100_1_mooda_result.csv	1401482.5777595642	100	0.46240115149630134	[[0. 4. 0.]]	20_100	20	[263. 42. 303.27]	1	9	8591	5
92	data/processed/gc_codonusage_blocknumber_17_07_2019/constructs/seq_5/seq_5_9_20_100_2/seq_5_9_20_100_2_mooda_result.csv	1517243.9214490463	100	0.5005951179930856	[[0. 4. 0.]]	20_100	20	[263. 42. 303.27]	2	9	8591	5
93	data/processed/gc_codonusage_blocknumber_17_07_2019/constructs/seq_5/seq_5_9_20_100_3/seq_5_9_20_100_3_mooda_result.csv	1505463.8040742304	100	0.4967084197741293	[[0. 4. 0.]]	20_100	20	[263. 42. 303.27]	3	9	8591	5
94	data/processed/gc_codonusage_blocknumber_17_07_2019/constructs/seq_5/seq_5_9_20_100_4/seq_5_9_20_100_4_mooda_result.csv	1480944.7051103842	100	0.48861865842107777	[[0. 4. 0.]]	20_100	20	[263. 42. 303.27]	4	9	8591	5
95	data/processed/gc_codonusage_blocknumber_17_07_2019/constructs/seq_5/seq_5_10_20_100_0/seq_5_10_20_100_0_mooda_result.csv	976868.1922324419	100	0.4823068696442547	[[0. 4. 0.]]	20_100	20	[165. 44. 306.88]	0	10	8808	5
96	data/processed/gc_codonusage_blocknumber_17_07_2019/constructs/seq_5/seq_5_10_20_100_1/seq_5_10_20_100_1_mooda_result.csv	980348.2919556648	100	0.4840250912189808	[[0. 4. 0.]]	20_100	20	[165. 44. 306.88]	1	10	8808	5
97	data/processed/gc_codonusage_blocknumber_17_07_2019/constructs/seq_5/seq_5_10_20_100_2/seq_5_10_20_100_2_mooda_result.csv	1004518.5006256354	100	0.4959585923555273	[[0. 4. 0.]]	20_100	20	[165. 44. 306.88]	2	10	8808	5
98	data/processed/gc_codonusage_blocknumber_17_07_2019/constructs/seq_5/seq_5_10_20_100_3/seq_5_10_20_100_3_mooda_result.csv	958736.5787309963	100	0.47335479011191095	[[0. 4. 0.]]	20_100	20	[165. 44. 306.88]	3	10	8808	5
99	data/processed/gc_codonusage_blocknumber_17_07_2019/constructs/seq_5/seq_5_10_20_100_4/seq_5_10_20_100_4_mooda_result.csv	965412.4225885108	100	0.4766508390351473	[[0. 4. 0.]]	20_100	20	[165. 44. 306.88]	4	10	8808	5
100	data/processed/gc_codonusage_blocknumber_17_07_2019/constructs/seq_5/seq_5_1_10_200_0/seq_5_1_10_200_0_mooda_result.csv	1382714.2428417467	200	0.5287329834553264	[[0. 4. 0.]]	10_200	10	[216. 43. 310.44]	0	1	8776	5
101	data/processed/gc_codonusage_blocknumber_17_07_2019/constructs/seq_5/seq_5_1_10_200_1/seq_5_1_10_200_1_mooda_result.csv	1329909.9158978956	200	0.5085412558667011	[[0. 4. 0.]]	10_200	10	[216. 43. 310.44]	1	1	8776	5
102	data/processed/gc_codonusage_blocknumber_17_07_2019/constructs/seq_5/seq_5_1_10_200_2/seq_5_1_10_200_2_mooda_result.csv	1339359.6568139729	200	0.5121547210011664	[[0. 4. 0.]]	10_200	10	[216. 43. 310.44]	2	1	8776	5
103	data/processed/gc_codonusage_blocknumber_17_07_2019/constructs/seq_5/seq_5_1_10_200_3/seq_5_1_10_200_3_mooda_result.csv	1324525.7670428422	200	0.5064824233188788	[[0. 4. 0.]]	10_200	10	[216. 43. 310.44]	3	1	8776	5
104	data/processed/gc_codonusage_blocknumber_17_07_2019/constructs/seq_5/seq_5_1_10_200_4/seq_5_1_10_200_4_mooda_result.csv	1344350.0289523385	200	0.514062978157647	[[0. 4. 0.]]	10_200	10	[216. 43. 310.44]	4	1	8776	5
105	data/processed/gc_codonusage_blocknumber_17_07_2019/constructs/seq_5/seq_5_2_10_200_0/seq_5_2_10_200_0_mooda_result.csv	2114193.1343588163	200	0.5286158935624855	[[0. 4. 0.]]	10_200	10	[310.5 44. 322.02]	0	2	8857	5
106	data/processed/gc_codonusage_blocknumber_17_07_2019/constructs/seq_5/seq_5_2_10_200_1/seq_5_2_10_200_1_mooda_result.csv	2028390.2030698252	200	0.5071624168405652	[[0. 4. 0.]]	10_200	10	[310.5 44. 322.02]	1	2	8857	5
107	data/processed/gc_codonusage_blocknumber_17_07_2019/constructs/seq_5/seq_5_2_10_200_2/seq_5_2_10_200_2_mooda_result.csv	2026325.3749842248	200	0.5066461437878417	[[0. 4. 0.]]	10_200	10	[310.5 44. 322.02]	2	2	8857	5
108	data/processed/gc_codonusage_blocknumber_17_07_2019/constructs/seq_5/seq_5_2_10_200_3/seq_5_2_10_200_3_mooda_result.csv	2076682.9043015665	200	0.5192371365051455	[[0. 4. 0.]]	10_200	10	[310.5 44. 322.02]	3	2	8857	5
109	data/processed/gc_codonusage_blocknumber_17_07_2019/constructs/seq_5/seq_5_2_10_200_4/seq_5_2_10_200_4_mooda_result.csv	2044451.9957820657	200	0.511178378660142	[[0. 4. 0.]]	10_200	10	[310.5 44. 322.02]	4	2	8857	5
110	data/processed/gc_codonusage_blocknumber_17_07_2019/constructs/seq_5/seq_5_3_10_200_0/seq_5_3_10_200_0_mooda_result.csv	1487095.8587424527	200	0.5488284315481374	[[0. 4. 0.]]	10_200	10	[214. 44. 316.54]	0	3	8844	5
111	data/processed/gc_codonusage_blocknumber_17_07_2019/constructs/seq_5/seq_5_3_10_200_1/seq_5_3_10_200_1_mooda_result.csv	1422582.3133298284	200	0.5250190263008109	[[0. 4. 0.]]	10_200	10	[214. 44. 316.54]	1	3	8844	5
112	data/processed/gc_codonusage_blocknumber_17_07_2019/constructs/seq_5/seq_5_3_10_200_2/seq_5_3_10_200_2_mooda_result.csv	1384319.817164878	200	0.5108978480096653	[[0. 4. 0.]]	10_200	10	[214. 44. 316.54]	2	3	8844	5
113	data/processed/gc_codonusage_blocknumber_17_07_2019/constructs/seq_5/seq_5_3_10_200_3/seq_5_3_10_200_3_mooda_result.csv	1398664.6189119688	200	0.5161919485865994	[[0. 4. 0.]]	10_200	10	[214. 44. 316.54]	3	3	8844	5
114	data/processed/gc_codonusage_blocknumber_17_07_2019/constructs/seq_5/seq_5_3_10_200_4/seq_5_3_10_200_4_mooda_result.csv	1432672.438507618	200	0.5287428935571783	[[0. 4. 0.]]	10_200	10	[214. 44. 316.54]	4	3	8844	5
115	data/processed/gc_codonusage_blocknumber_17_07_2019/constructs/seq_5/seq_5_4_10_200_0/seq_5_4_10_200_0_mooda_result.csv	1216750.774909724	200	0.5445491577726189	[[0. 4. 0.]]	10_200	10	[184.5 43. 310.53]	0	4	8720	5
116	data/processed/gc_codonusage_blocknumber_17_07_2019/constructs/seq_5/seq_5_4_10_200_1/seq_5_4_10_200_1_mooda_result.csv	1168589.1782121921	200	0.5229947380348782	[[0. 4. 0.]]	10_200	10	[184.5 43. 310.53]	1	4	8720	5
117	data/processed/gc_codonusage_blocknumber_17_07_2019/constructs/seq_5/seq_5_4_10_200_2/seq_5_4_10_200_2_mooda_result.csv	1182338.577458095	200	0.5291481952042738	[[0. 4. 0.]]	10_200	10	[184.5 43. 310.53]	2	4	8720	5
118	data/processed/gc_codonusage_blocknumber_17_07_2019/constructs/seq_5/seq_5_4_10_200_3/seq_5_4_10_200_3_mooda_result.csv	1200124.4985157636	200	0.5371081723268545	[[0. 4. 0.]]	10_200	10	[184.5 43. 310.53]	3	4	8720	5
119	data/processed/gc_codonusage_blocknumber_17_07_2019/constructs/seq_5/seq_5_4_10_200_4/seq_5_4_10_200_4_mooda_result.csv	1179817.2949053855	200	0.528019811052896	[[0. 4. 0.]]	10_200	10	[184.5 43. 310.53]	4	4	8720	5
120	data/processed/gc_codonusage_blocknumber_17_07_2019/constructs/seq_5/seq_5_5_10_200_0/seq_5_5_10_200_0_mooda_result.csv	1728719.7328497118	200	0.5164775614937109	[[0. 4. 0.]]	10_200	10	[283.5 43. 302.73]	0	5	8757	5
121	data/processed/gc_codonusage_blocknumber_17_07_2019/constructs/seq_5/seq_5_5_10_200_1/seq_5_5_10_200_1_mooda_result.csv	1711525.4568968217	200	0.5113405473513667	[[0. 4. 0.]]	10_200	10	[283.5 43. 302.73]	1	5	8757	5
122	data/processed/gc_codonusage_blocknumber_17_07_2019/constructs/seq_5/seq_5_5_10_200_2/seq_5_5_10_200_2_mooda_result.csv	1738023.566337884	200	0.5192572030638303	[[0. 4. 0.]]	10_200	10	[283.5 43. 302.73]	2	5	8757	5
123	data/processed/gc_codonusage_blocknumber_17_07_2019/constructs/seq_5/seq_5_5_10_200_3/seq_5_5_10_200_3_mooda_result.csv	1765818.335053317	200	0.5275612526420488	[[0. 4. 0.]]	10_200	10	[283.5 43. 302.73]	3	5	8757	5
124	data/processed/gc_codonusage_blocknumber_17_07_2019/constructs/seq_5/seq_5_5_10_200_4/seq_5_5_10_200_4_mooda_result.csv	1798578.0966173622	200	0.5373486585738491	[[0. 4. 0.]]	10_200	10	[283.5 43. 302.73]	4	5	8757	5
125	data/processed/gc_codonusage_blocknumber_17_07_2019/constructs/seq_5/seq_5_6_10_200_0/seq_5_6_10_200_0_mooda_result.csv	1543691.0607988138	200	0.5243976371630049	[[0. 4. 0.]]	10_200	10	[242.5 43. 311.26]	0	6	8682	5
126	data/processed/gc_codonusage_blocknumber_17_07_2019/constructs/seq_5/seq_5_6_10_200_1/seq_5_6_10_200_1_mooda_result.csv	1461145.826623892	200	0.496356711838221	[[0. 4. 0.]]	10_200	10	[242.5 43. 311.26]	1	6	8682	5
127	data/processed/gc_codonusage_blocknumber_17_07_2019/constructs/seq_5/seq_5_6_10_200_2/seq_5_6_10_200_2_mooda_result.csv	1566499.9046996832	200	0.5321458868949469	[[0. 4. 0.]]	10_200	10	[242.5 43. 311.26]	2	6	8682	5
128	data/processed/gc_codonusage_blocknumber_17_07_2019/constructs/seq_5/seq_5_6_10_200_3/seq_5_6_10_200_3_mooda_result.csv	1561590.8245182105	200	0.5304782539642516	[[0. 4. 0.]]	10_200	10	[242.5 43. 311.26]	3	6	8682	5
129	data/processed/gc_codonusage_blocknumber_17_07_2019/constructs/seq_5/seq_5_6_10_200_4/seq_5_6_10_200_4_mooda_result.csv	1540833.8357535095	200	0.5234270271098346	[[0. 4. 0.]]	10_200	10	[242.5 43. 311.26]	4	6	8682	5
130	data/processed/gc_codonusage_blocknumber_17_07_2019/constructs/seq_5/seq_5_7_10_200_0/seq_5_7_10_200_0_mooda_result.csv	1582730.396869135	200	0.5200390154412077	[[0. 4. 0.]]	10_200	10	[257. 43. 303.65]	0	7	8751	5
131	data/processed/gc_codonusage_blocknumber_17_07_2019/constructs/seq_5/seq_5_7_10_200_1/seq_5_7_10_200_1_mooda_result.csv	1584228.731008669	200	0.5205313243096458	[[0. 4. 0.]]	10_200	10	[257. 43. 303.65]	1	7	8751	5
132	data/processed/gc_codonusage_blocknumber_17_07_2019/constructs/seq_5/seq_5_7_10_200_2/seq_5_7_10_200_2_mooda_result.csv	1540210.6560167524	200	0.5060682695621692	[[0. 4. 0.]]	10_200	10	[257. 43. 303.65]	2	7	8751	5
133	data/processed/gc_codonusage_blocknumber_17_07_2019/constructs/seq_5/seq_5_7_10_200_3/seq_5_7_10_200_3_mooda_result.csv	1562483.86236546	200	0.5133865951109888	[[0. 4. 0.]]	10_200	10	[257. 43. 303.65]	3	7	8751	5
134	data/processed/gc_codonusage_blocknumber_17_07_2019/constructs/seq_5/seq_5_7_10_200_4/seq_5_7_10_200_4_mooda_result.csv	1626894.2098843723	200	0.5345499554496926	[[0. 4. 0.]]	10_200	10	[257. 43. 303.65]	4	7	8751	5
135	data/processed/gc_codonusage_blocknumber_17_07_2019/constructs/seq_5/seq_5_8_10_200_0/seq_5_8_10_200_0_mooda_result.csv	1330237.3047446574	200	0.5297794329427954	[[0. 4. 0.]]	10_200	10	[204.5 43. 314.83]	0	8	8794	5
136	data/processed/gc_codonusage_blocknumber_17_07_2019/constructs/seq_5/seq_5_8_10_200_1/seq_5_8_10_200_1_mooda_result.csv	1345852.3100432013	200	0.5359982546695318	[[0. 4. 0.]]	10_200	10	[204.5 43. 314.83]	1	8	8794	5
137	data/processed/gc_codonusage_blocknumber_17_07_2019/constructs/seq_5/seq_5_8_10_200_2/seq_5_8_10_200_2_mooda_result.csv	1371665.6811522078	200	0.5462786708476786	[[0. 4. 0.]]	10_200	10	[204.5 43. 314.83]	2	8	8794	5
138	data/processed/gc_codonusage_blocknumber_17_07_2019/constructs/seq_5/seq_5_8_10_200_3/seq_5_8_10_200_3_mooda_result.csv	1332243.2706973988	200	0.5305783276220796	[[0. 4. 0.]]	10_200	10	[204.5 43. 314.83]	3	8	8794	5
139	data/processed/gc_codonusage_blocknumber_17_07_2019/constructs/seq_5/seq_5_8_10_200_4/seq_5_8_10_200_4_mooda_result.csv	1329702.9130033923	200	0.5295666064398497	[[0. 4. 0.]]	10_200	10	[204.5 43. 314.83]	4	8	8794	5
140	data/processed/gc_codonusage_blocknumber_17_07_2019/constructs/seq_5/seq_5_9_10_200_0/seq_5_9_10_200_0_mooda_result.csv	1581701.6099253378	200	0.5218621032893812	[[0. 4. 0.]]	10_200	10	[263. 42. 303.27]	0	9	8591	5
141	data/processed/gc_codonusage_blocknumber_17_07_2019/constructs/seq_5/seq_5_9_10_200_1/seq_5_9_10_200_1_mooda_result.csv	1586242.7906862414	200	0.523360407475475	[[0. 4. 0.]]	10_200	10	[263. 42. 303.27]	1	9	8591	5
142	data/processed/gc_codonusage_blocknumber_17_07_2019/constructs/seq_5/seq_5_9_10_200_2/seq_5_9_10_200_2_mooda_result.csv	1521762.1019802508	200	0.5020858335492054	[[0. 4. 0.]]	10_200	10	[263. 42. 303.27]	2	9	8591	5
143	data/processed/gc_codonusage_blocknumber_17_07_2019/constructs/seq_5/seq_5_9_10_200_3/seq_5_9_10_200_3_mooda_result.csv	1541998.8003901264	200	0.5087626719171635	[[0. 4. 0.]]	10_200	10	[263. 42. 303.27]	3	9	8591	5
144	data/processed/gc_codonusage_blocknumber_17_07_2019/constructs/seq_5/seq_5_9_10_200_4/seq_5_9_10_200_4_mooda_result.csv	1572665.784196748	200	0.5188808488036499	[[0. 4. 0.]]	10_200	10	[263. 42. 303.27]	4	9	8591	5
145	data/processed/gc_codonusage_blocknumber_17_07_2019/constructs/seq_5/seq_5_10_10_200_0/seq_5_10_10_200_0_mooda_result.csv	1088225.1639348613	200	0.5372868893254341	[[0. 4. 0.]]	10_200	10	[165. 44. 306.88]	0	10	8808	5
146	data/processed/gc_codonusage_blocknumber_17_07_2019/constructs/seq_5/seq_5_10_10_200_1/seq_5_10_10_200_1_mooda_result.csv	1022749.1961050893	200	0.5049595914033506	[[0. 4. 0.]]	10_200	10	[165. 44. 306.88]	1	10	8808	5
147	data/processed/gc_codonusage_blocknumber_17_07_2019/constructs/seq_5/seq_5_10_10_200_2/seq_5_10_10_200_2_mooda_result.csv	1072864.2093352876	200	0.5297027607945043	[[0. 4. 0.]]	10_200	10	[165. 44. 306.88]	2	10	8808	5
148	data/processed/gc_codonusage_blocknumber_17_07_2019/constructs/seq_5/seq_5_10_10_200_3/seq_5_10_10_200_3_mooda_result.csv	1047499.543715312	200	0.517179523194981	[[0. 4. 0.]]	10_200	10	[165. 44. 306.88]	3	10	8808	5
149	data/processed/gc_codonusage_blocknumber_17_07_2019/constructs/seq_5/seq_5_10_10_200_4/seq_5_10_10_200_4_mooda_result.csv	1032221.8387971369	200	0.5096364973364009	[[0. 4. 0.]]	10_200	10	[165. 44. 306.88]	4	10	8808	5
150	data/processed/gc_codonusage_blocknumber_17_07_2019/constructs/seq_5/seq_5_1_20_200_0/seq_5_1_20_200_0_mooda_result.csv	1418203.1537449313	200	0.5423035081234292	[[0. 4. 0.]]	20_200	20	[216. 43. 310.44]	0	1	8776	5
151	data/processed/gc_codonusage_blocknumber_17_07_2019/constructs/seq_5/seq_5_1_20_200_1/seq_5_1_20_200_1_mooda_result.csv	1426525.0618567993	200	0.5454857038133977	[[0. 4. 0.]]	20_200	20	[216. 43. 310.44]	1	1	8776	5
152	data/processed/gc_codonusage_blocknumber_17_07_2019/constructs/seq_5/seq_5_1_20_200_2/seq_5_1_20_200_2_mooda_result.csv	1388857.1863022707	200	0.5310819697624356	[[0. 4. 0.]]	20_200	20	[216. 43. 310.44]	2	1	8776	5
153	data/processed/gc_codonusage_blocknumber_17_07_2019/constructs/seq_5/seq_5_1_20_200_3/seq_5_1_20_200_3_mooda_result.csv	1477112.3416723295	200	0.5648296597466091	[[0. 4. 0.]]	20_200	20	[216. 43. 310.44]	3	1	8776	5
154	data/processed/gc_codonusage_blocknumber_17_07_2019/constructs/seq_5/seq_5_1_20_200_4/seq_5_1_20_200_4_mooda_result.csv	1481660.6482236981	200	0.5665688764394468	[[0. 4. 0.]]	20_200	20	[216. 43. 310.44]	4	1	8776	5
155	data/processed/gc_codonusage_blocknumber_17_07_2019/constructs/seq_5/seq_5_2_20_200_0/seq_5_2_20_200_0_mooda_result.csv	2191471.201179857	200	0.5479378815500091	[[0. 4. 0.]]	20_200	20	[310.5 44. 322.02]	0	2	8857	5
156	data/processed/gc_codonusage_blocknumber_17_07_2019/constructs/seq_5/seq_5_2_20_200_1/seq_5_2_20_200_1_mooda_result.csv	2130762.8425220973	200	0.5327588504874964	[[0. 4. 0.]]	20_200	20	[310.5 44. 322.02]	1	2	8857	5
157	data/processed/gc_codonusage_blocknumber_17_07_2019/constructs/seq_5/seq_5_2_20_200_2/seq_5_2_20_200_2_mooda_result.csv	2164698.80641717	200	0.5412439267025124	[[0. 4. 0.]]	20_200	20	[310.5 44. 322.02]	2	2	8857	5
158	data/processed/gc_codonusage_blocknumber_17_07_2019/constructs/seq_5/seq_5_2_20_200_3/seq_5_2_20_200_3_mooda_result.csv	2140713.597444942	200	0.5352468574342961	[[0. 4. 0.]]	20_200	20	[310.5 44. 322.02]	3	2	8857	5
159	data/processed/gc_codonusage_blocknumber_17_07_2019/constructs/seq_5/seq_5_2_20_200_4/seq_5_2_20_200_4_mooda_result.csv	2123352.3847244163	200	0.5309059990583784	[[0. 4. 0.]]	20_200	20	[310.5 44. 322.02]	4	2	8857	5
160	data/processed/gc_codonusage_blocknumber_17_07_2019/constructs/seq_5/seq_5_3_20_200_0/seq_5_3_20_200_0_mooda_result.csv	1473210.4027534781	200	0.5437038573742815	[[0. 4. 0.]]	20_200	20	[214. 44. 316.54]	0	3	8844	5
161	data/processed/gc_codonusage_blocknumber_17_07_2019/constructs/seq_5/seq_5_3_20_200_1/seq_5_3_20_200_1_mooda_result.csv	1473800.4582223434	200	0.5439216235765071	[[0. 4. 0.]]	20_200	20	[214. 44. 316.54]	1	3	8844	5
162	data/processed/gc_codonusage_blocknumber_17_07_2019/constructs/seq_5/seq_5_3_20_200_2/seq_5_3_20_200_2_mooda_result.csv	1437220.5890717239	200	0.5304214365548394	[[0. 4. 0.]]	20_200	20	[214. 44. 316.54]	2	3	8844	5
163	data/processed/gc_codonusage_blocknumber_17_07_2019/constructs/seq_5/seq_5_3_20_200_3/seq_5_3_20_200_3_mooda_result.csv	1535281.0300557157	200	0.5666116778938705	[[0. 4. 0.]]	20_200	20	[214. 44. 316.54]	3	3	8844	5
164	data/processed/gc_codonusage_blocknumber_17_07_2019/constructs/seq_5/seq_5_3_20_200_4/seq_5_3_20_200_4_mooda_result.csv	1529532.359975829	200	0.5644900704904984	[[0. 4. 0.]]	20_200	20	[214. 44. 316.54]	4	3	8844	5
165	data/processed/gc_codonusage_blocknumber_17_07_2019/constructs/seq_5/seq_5_4_20_200_0/seq_5_4_20_200_0_mooda_result.csv	1250130.256818947	200	0.5594879349941928	[[0. 4. 0.]]	20_200	20	[184.5 43. 310.53]	0	4	8720	5
166	data/processed/gc_codonusage_blocknumber_17_07_2019/constructs/seq_5/seq_5_4_20_200_1/seq_5_4_20_200_1_mooda_result.csv	1230500.1723142182	200	0.5507026141179037	[[0. 4. 0.]]	20_200	20	[184.5 43. 310.53]	1	4	8720	5
167	data/processed/gc_codonusage_blocknumber_17_07_2019/constructs/seq_5/seq_5_4_20_200_2/seq_5_4_20_200_2_mooda_result.csv	1243428.9990415766	200	0.5564888292167957	[[0. 4. 0.]]	20_200	20	[184.5 43. 310.53]	2	4	8720	5
168	data/processed/gc_codonusage_blocknumber_17_07_2019/constructs/seq_5/seq_5_4_20_200_3/seq_5_4_20_200_3_mooda_result.csv	1225249.4029654157	200	0.5483526653153145	[[0. 4. 0.]]	20_200	20	[184.5 43. 310.53]	3	4	8720	5
169	data/processed/gc_codonusage_blocknumber_17_07_2019/constructs/seq_5/seq_5_4_20_200_4/seq_5_4_20_200_4_mooda_result.csv	1188232.2522077945	200	0.5317858722761234	[[0. 4. 0.]]	20_200	20	[184.5 43. 310.53]	4	4	8720	5
170	data/processed/gc_codonusage_blocknumber_17_07_2019/constructs/seq_5/seq_5_5_20_200_0/seq_5_5_20_200_0_mooda_result.csv	1785452.327381521	200	0.5334271638637254	[[0. 4. 0.]]	20_200	20	[283.5 43. 302.73]	0	5	8757	5
171	data/processed/gc_codonusage_blocknumber_17_07_2019/constructs/seq_5/seq_5_5_20_200_1/seq_5_5_20_200_1_mooda_result.csv	1770150.0847727838	200	0.5288554193537477	[[0. 4. 0.]]	20_200	20	[283.5 43. 302.73]	1	5	8757	5
172	data/processed/gc_codonusage_blocknumber_17_07_2019/constructs/seq_5/seq_5_5_20_200_2/seq_5_5_20_200_2_mooda_result.csv	1760172.5768910989	200	0.5258745087743202	[[0. 4. 0.]]	20_200	20	[283.5 43. 302.73]	2	5	8757	5
173	data/processed/gc_codonusage_blocknumber_17_07_2019/constructs/seq_5/seq_5_5_20_200_3/seq_5_5_20_200_3_mooda_result.csv	1767729.6879912673	200	0.5281322942549764	[[0. 4. 0.]]	20_200	20	[283.5 43. 302.73]	3	5	8757	5
174	data/processed/gc_codonusage_blocknumber_17_07_2019/constructs/seq_5/seq_5_5_20_200_4/seq_5_5_20_200_4_mooda_result.csv	1783580.2202483544	200	0.5328678474467149	[[0. 4. 0.]]	20_200	20	[283.5 43. 302.73]	4	5	8757	5
175	data/processed/gc_codonusage_blocknumber_17_07_2019/constructs/seq_5/seq_5_6_20_200_0/seq_5_6_20_200_0_mooda_result.csv	1614973.2543300076	200	0.548612465381425	[[0. 4. 0.]]	20_200	20	[242.5 43. 311.26]	0	6	8682	5
176	data/processed/gc_codonusage_blocknumber_17_07_2019/constructs/seq_5/seq_5_6_20_200_1/seq_5_6_20_200_1_mooda_result.csv	1624120.145405667	200	0.5517196985508527	[[0. 4. 0.]]	20_200	20	[242.5 43. 311.26]	1	6	8682	5
177	data/processed/gc_codonusage_blocknumber_17_07_2019/constructs/seq_5/seq_5_6_20_200_2/seq_5_6_20_200_2_mooda_result.csv	1563967.2700226675	200	0.53128554140604	[[0. 4. 0.]]	20_200	20	[242.5 43. 311.26]	2	6	8682	5
178	data/processed/gc_codonusage_blocknumber_17_07_2019/constructs/seq_5/seq_5_6_20_200_3/seq_5_6_20_200_3_mooda_result.csv	1640073.0908463215	200	0.5571389738885881	[[0. 4. 0.]]	20_200	20	[242.5 43. 311.26]	3	6	8682	5
179	data/processed/gc_codonusage_blocknumber_17_07_2019/constructs/seq_5/seq_5_6_20_200_4/seq_5_6_20_200_4_mooda_result.csv	1636878.9185328977	200	0.5560539015859837	[[0. 4. 0.]]	20_200	20	[242.5 43. 311.26]	4	6	8682	5
180	data/processed/gc_codonusage_blocknumber_17_07_2019/constructs/seq_5/seq_5_7_20_200_0/seq_5_7_20_200_0_mooda_result.csv	1657514.9529429323	200	0.5446110379333244	[[0. 4. 0.]]	20_200	20	[257. 43. 303.65]	0	7	8751	5
181	data/processed/gc_codonusage_blocknumber_17_07_2019/constructs/seq_5/seq_5_7_20_200_1/seq_5_7_20_200_1_mooda_result.csv	1671035.5470427983	200	0.5490535105476012	[[0. 4. 0.]]	20_200	20	[257. 43. 303.65]	1	7	8751	5
182	data/processed/gc_codonusage_blocknumber_17_07_2019/constructs/seq_5/seq_5_7_20_200_2/seq_5_7_20_200_2_mooda_result.csv	1609436.6171597226	200	0.5288138999910629	[[0. 4. 0.]]	20_200	20	[257. 43. 303.65]	2	7	8751	5
183	data/processed/gc_codonusage_blocknumber_17_07_2019/constructs/seq_5/seq_5_7_20_200_3/seq_5_7_20_200_3_mooda_result.csv	1643852.3318013113	200	0.5401218993782745	[[0. 4. 0.]]	20_200	20	[257. 43. 303.65]	3	7	8751	5
184	data/processed/gc_codonusage_blocknumber_17_07_2019/constructs/seq_5/seq_5_7_20_200_4/seq_5_7_20_200_4_mooda_result.csv	1619671.7045385274	200	0.5321768509863539	[[0. 4. 0.]]	20_200	20	[257. 43. 303.65]	4	7	8751	5
185	data/processed/gc_codonusage_blocknumber_17_07_2019/constructs/seq_5/seq_5_8_20_200_0/seq_5_8_20_200_0_mooda_result.csv	1367628.0358844753	200	0.5446706409023945	[[0. 4. 0.]]	20_200	20	[204.5 43. 314.83]	0	8	8794	5
186	data/processed/gc_codonusage_blocknumber_17_07_2019/constructs/seq_5/seq_5_8_20_200_1/seq_5_8_20_200_1_mooda_result.csv	1379965.230240875	200	0.5495840438019568	[[0. 4. 0.]]	20_200	20	[204.5 43. 314.83]	1	8	8794	5
187	data/processed/gc_codonusage_blocknumber_17_07_2019/constructs/seq_5/seq_5_8_20_200_2/seq_5_8_20_200_2_mooda_result.csv	1440201.2669639685	200	0.5735736081180827	[[0. 4. 0.]]	20_200	20	[204.5 43. 314.83]	2	8	8794	5
188	data/processed/gc_codonusage_blocknumber_17_07_2019/constructs/seq_5/seq_5_8_20_200_3/seq_5_8_20_200_3_mooda_result.csv	1400964.7610486518	200	0.5579473031119521	[[0. 4. 0.]]	20_200	20	[204.5 43. 314.83]	3	8	8794	5
189	data/processed/gc_codonusage_blocknumber_17_07_2019/constructs/seq_5/seq_5_8_20_200_4/seq_5_8_20_200_4_mooda_result.csv	1379817.4566045112	200	0.5495251915708569	[[0. 4. 0.]]	20_200	20	[204.5 43. 314.83]	4	8	8794	5
190	data/processed/gc_codonusage_blocknumber_17_07_2019/constructs/seq_5/seq_5_9_20_200_0/seq_5_9_20_200_0_mooda_result.csv	1688215.8411162007	200	0.5570051039481078	[[0. 4. 0.]]	20_200	20	[263. 42. 303.27]	0	9	8591	5
191	data/processed/gc_codonusage_blocknumber_17_07_2019/constructs/seq_5/seq_5_9_20_200_1/seq_5_9_20_200_1_mooda_result.csv	1590761.02461454	200	0.5248511406492793	[[0. 4. 0.]]	20_200	20	[263. 42. 303.27]	1	9	8591	5
192	data/processed/gc_codonusage_blocknumber_17_07_2019/constructs/seq_5/seq_5_9_20_200_2/seq_5_9_20_200_2_mooda_result.csv	1665533.5165057841	200	0.549521362669471	[[0. 4. 0.]]	20_200	20	[263. 42. 303.27]	2	9	8591	5
193	data/processed/gc_codonusage_blocknumber_17_07_2019/constructs/seq_5/seq_5_9_20_200_3/seq_5_9_20_200_3_mooda_result.csv	1614187.3151679973	200	0.5325803439223747	[[0. 4. 0.]]	20_200	20	[263. 42. 303.27]	3	9	8591	5
194	data/processed/gc_codonusage_blocknumber_17_07_2019/constructs/seq_5/seq_5_9_20_200_4/seq_5_9_20_200_4_mooda_result.csv	1630133.0900020024	200	0.5378414472437817	[[0. 4. 0.]]	20_200	20	[263. 42. 303.27]	4	9	8591	5
195	data/processed/gc_codonusage_blocknumber_17_07_2019/constructs/seq_5/seq_5_10_20_200_0/seq_5_10_20_200_0_mooda_result.csv	1087057.1281925493	200	0.536710197744127	[[0. 4. 0.]]	20_200	20	[165. 44. 306.88]	0	10	8808	5
196	data/processed/gc_codonusage_blocknumber_17_07_2019/constructs/seq_5/seq_5_10_20_200_1/seq_5_10_20_200_1_mooda_result.csv	1080857.8914972225	200	0.5336494629710212	[[0. 4. 0.]]	20_200	20	[165. 44. 306.88]	1	10	8808	5
197	data/processed/gc_codonusage_blocknumber_17_07_2019/constructs/seq_5/seq_5_10_20_200_2/seq_5_10_20_200_2_mooda_result.csv	1124276.2645096125	200	0.5550863157001451	[[0. 4. 0.]]	20_200	20	[165. 44. 306.88]	2	10	8808	5
198	data/processed/gc_codonusage_blocknumber_17_07_2019/constructs/seq_5/seq_5_10_20_200_3/seq_5_10_20_200_3_mooda_result.csv	1071813.2930836163	200	0.529183894348005	[[0. 4. 0.]]	20_200	20	[165. 44. 306.88]	3	10	8808	5
199	data/processed/gc_codonusage_blocknumber_17_07_2019/constructs/seq_5/seq_5_10_20_200_4/seq_5_10_20_200_4_mooda_result.csv	1093841.527222483	200	0.5400598433611749	[[0. 4. 0.]]	20_200	20	[165. 44. 306.88]	4	10	8808	5
