## Supplementary Tables for "Design and assembly of DNA molecules using multi-objective optimisation": archive_gc_codonusage_blocknumber_seq_10_hypervolume.csv

	filename	hypervolume	iterations	normalised_hypervolume	null_point	parameter_setting	population_size	reference_points	run	sequence_id	sequence_length	transcription_units
0	data/processed/gc_codonusage_blocknumber_17_07_2019/constructs/seq_10/seq_10_1_10_100_0/seq_10_1_10_100_0_mooda_result.csv	7552665.085988873	100	0.43970833237750473	[[0. 8. 0.]]	10_100	10	[364. 87. 597.32]	0	1	17490	10
1	data/processed/gc_codonusage_blocknumber_17_07_2019/constructs/seq_10/seq_10_1_10_100_1/seq_10_1_10_100_1_mooda_result.csv	7641154.770064019	100	0.44486011005787307	[[0. 8. 0.]]	10_100	10	[364. 87. 597.32]	1	1	17490	10
2	data/processed/gc_codonusage_blocknumber_17_07_2019/constructs/seq_10/seq_10_1_10_100_2/seq_10_1_10_100_2_mooda_result.csv	7681340.166216715	100	0.44719966216657325	[[0. 8. 0.]]	10_100	10	[364. 87. 597.32]	2	1	17490	10
3	data/processed/gc_codonusage_blocknumber_17_07_2019/constructs/seq_10/seq_10_1_10_100_3/seq_10_1_10_100_3_mooda_result.csv	7653426.111349985	100	0.4455745348273359	[[0. 8. 0.]]	10_100	10	[364. 87. 597.32]	3	1	17490	10
4	data/processed/gc_codonusage_blocknumber_17_07_2019/constructs/seq_10/seq_10_1_10_100_4/seq_10_1_10_100_4_mooda_result.csv	7707901.264704238	100	0.4487460217878584	[[0. 8. 0.]]	10_100	10	[364. 87. 597.32]	4	1	17490	10
5	data/processed/gc_codonusage_blocknumber_17_07_2019/constructs/seq_10/seq_10_2_10_100_0/seq_10_2_10_100_0_mooda_result.csv	9157318.22986765	100	0.4560442155118659	[[0. 8. 0.]]	10_100	10	[412. 88. 609.22]	0	2	17613	10
6	data/processed/gc_codonusage_blocknumber_17_07_2019/constructs/seq_10/seq_10_2_10_100_1/seq_10_2_10_100_1_mooda_result.csv	9194202.183779882	100	0.4578810757590087	[[0. 8. 0.]]	10_100	10	[412. 88. 609.22]	1	2	17613	10
7	data/processed/gc_codonusage_blocknumber_17_07_2019/constructs/seq_10/seq_10_2_10_100_2/seq_10_2_10_100_2_mooda_result.csv	9505532.930080432	100	0.47338567900608947	[[0. 8. 0.]]	10_100	10	[412. 88. 609.22]	2	2	17613	10
8	data/processed/gc_codonusage_blocknumber_17_07_2019/constructs/seq_10/seq_10_2_10_100_3/seq_10_2_10_100_3_mooda_result.csv	9488235.383775115	100	0.47252424274963617	[[0. 8. 0.]]	10_100	10	[412. 88. 609.22]	3	2	17613	10
9	data/processed/gc_codonusage_blocknumber_17_07_2019/constructs/seq_10/seq_10_2_10_100_4/seq_10_2_10_100_4_mooda_result.csv	9124415.818867508	100	0.45440564034866276	[[0. 8. 0.]]	10_100	10	[412. 88. 609.22]	4	2	17613	10
10	data/processed/gc_codonusage_blocknumber_17_07_2019/constructs/seq_10/seq_10_3_10_100_0/seq_10_3_10_100_0_mooda_result.csv	8793692.069671363	100	0.4507765444535537	[[0. 8. 0.]]	10_100	10	[404.5 87. 610.47]	0	3	17499	10
11	data/processed/gc_codonusage_blocknumber_17_07_2019/constructs/seq_10/seq_10_3_10_100_1/seq_10_3_10_100_1_mooda_result.csv	8461493.643870808	100	0.43374760401888135	[[0. 8. 0.]]	10_100	10	[404.5 87. 610.47]	1	3	17499	10
12	data/processed/gc_codonusage_blocknumber_17_07_2019/constructs/seq_10/seq_10_3_10_100_2/seq_10_3_10_100_2_mooda_result.csv	8650438.304227807	100	0.4434331627596096	[[0. 8. 0.]]	10_100	10	[404.5 87. 610.47]	2	3	17499	10
13	data/processed/gc_codonusage_blocknumber_17_07_2019/constructs/seq_10/seq_10_3_10_100_3/seq_10_3_10_100_3_mooda_result.csv	8584925.071234338	100	0.440074865863289	[[0. 8. 0.]]	10_100	10	[404.5 87. 610.47]	3	3	17499	10
14	data/processed/gc_codonusage_blocknumber_17_07_2019/constructs/seq_10/seq_10_3_10_100_4/seq_10_3_10_100_4_mooda_result.csv	8658263.78069555	100	0.44383430726329287	[[0. 8. 0.]]	10_100	10	[404.5 87. 610.47]	4	3	17499	10
15	data/processed/gc_codonusage_blocknumber_17_07_2019/constructs/seq_10/seq_10_4_10_100_0/seq_10_4_10_100_0_mooda_result.csv	11356330.907531697	100	0.42536531011642204	[[0. 8. 0.]]	10_100	10	[531. 88. 628.48]	0	4	17675	10
16	data/processed/gc_codonusage_blocknumber_17_07_2019/constructs/seq_10/seq_10_4_10_100_1/seq_10_4_10_100_1_mooda_result.csv	11525339.147493532	100	0.4316957211434482	[[0. 8. 0.]]	10_100	10	[531. 88. 628.48]	1	4	17675	10
17	data/processed/gc_codonusage_blocknumber_17_07_2019/constructs/seq_10/seq_10_4_10_100_2/seq_10_4_10_100_2_mooda_result.csv	11513925.906608984	100	0.43126822420030525	[[0. 8. 0.]]	10_100	10	[531. 88. 628.48]	2	4	17675	10
18	data/processed/gc_codonusage_blocknumber_17_07_2019/constructs/seq_10/seq_10_4_10_100_3/seq_10_4_10_100_3_mooda_result.csv	11440892.950295638	100	0.42853268519885346	[[0. 8. 0.]]	10_100	10	[531. 88. 628.48]	3	4	17675	10
19	data/processed/gc_codonusage_blocknumber_17_07_2019/constructs/seq_10/seq_10_4_10_100_4/seq_10_4_10_100_4_mooda_result.csv	11536881.554712923	100	0.4321280561701697	[[0. 8. 0.]]	10_100	10	[531. 88. 628.48]	4	4	17675	10
20	data/processed/gc_codonusage_blocknumber_17_07_2019/constructs/seq_10/seq_10_5_10_100_0/seq_10_5_10_100_0_mooda_result.csv	7862225.968066617	100	0.4275803575526597	[[0. 8. 0.]]	10_100	10	[399. 85. 598.5]	0	5	17079	10
21	data/processed/gc_codonusage_blocknumber_17_07_2019/constructs/seq_10/seq_10_5_10_100_1/seq_10_5_10_100_1_mooda_result.csv	8078804.3831438925	100	0.43935878729164907	[[0. 8. 0.]]	10_100	10	[399. 85. 598.5]	1	5	17079	10
22	data/processed/gc_codonusage_blocknumber_17_07_2019/constructs/seq_10/seq_10_5_10_100_2/seq_10_5_10_100_2_mooda_result.csv	8087990.402925588	100	0.43985836103052356	[[0. 8. 0.]]	10_100	10	[399. 85. 598.5]	2	5	17079	10
23	data/processed/gc_codonusage_blocknumber_17_07_2019/constructs/seq_10/seq_10_5_10_100_3/seq_10_5_10_100_3_mooda_result.csv	8010094.455449102	100	0.43562205731587855	[[0. 8. 0.]]	10_100	10	[399. 85. 598.5]	3	5	17079	10
24	data/processed/gc_codonusage_blocknumber_17_07_2019/constructs/seq_10/seq_10_5_10_100_4/seq_10_5_10_100_4_mooda_result.csv	8195018.3462518575	100	0.4456789831369657	[[0. 8. 0.]]	10_100	10	[399. 85. 598.5]	4	5	17079	10
25	data/processed/gc_codonusage_blocknumber_17_07_2019/constructs/seq_10/seq_10_6_10_100_0/seq_10_6_10_100_0_mooda_result.csv	8841354.500912758	100	0.42803226127294536	[[0. 8. 0.]]	10_100	10	[434. 86. 610.18]	0	6	17264	10
26	data/processed/gc_codonusage_blocknumber_17_07_2019/constructs/seq_10/seq_10_6_10_100_1/seq_10_6_10_100_1_mooda_result.csv	9053882.155113649	100	0.4383212608149556	[[0. 8. 0.]]	10_100	10	[434. 86. 610.18]	1	6	17264	10
27	data/processed/gc_codonusage_blocknumber_17_07_2019/constructs/seq_10/seq_10_6_10_100_2/seq_10_6_10_100_2_mooda_result.csv	8968044.811752344	100	0.4341656586188432	[[0. 8. 0.]]	10_100	10	[434. 86. 610.18]	2	6	17264	10
28	data/processed/gc_codonusage_blocknumber_17_07_2019/constructs/seq_10/seq_10_6_10_100_3/seq_10_6_10_100_3_mooda_result.csv	9082869.309234923	100	0.43972460202530017	[[0. 8. 0.]]	10_100	10	[434. 86. 610.18]	3	6	17264	10
29	data/processed/gc_codonusage_blocknumber_17_07_2019/constructs/seq_10/seq_10_6_10_100_4/seq_10_6_10_100_4_mooda_result.csv	8831553.325975284	100	0.4275577616845411	[[0. 8. 0.]]	10_100	10	[434. 86. 610.18]	4	6	17264	10
30	data/processed/gc_codonusage_blocknumber_17_07_2019/constructs/seq_10/seq_10_7_10_100_0/seq_10_7_10_100_0_mooda_result.csv	9950133.524763212	100	0.44121641056064353	[[0. 8. 0.]]	10_100	10	[465.5 87. 613.24]	0	7	17491	10
31	data/processed/gc_codonusage_blocknumber_17_07_2019/constructs/seq_10/seq_10_7_10_100_1/seq_10_7_10_100_1_mooda_result.csv	9647901.996839477	100	0.4278146296119861	[[0. 8. 0.]]	10_100	10	[465.5 87. 613.24]	1	7	17491	10
32	data/processed/gc_codonusage_blocknumber_17_07_2019/constructs/seq_10/seq_10_7_10_100_2/seq_10_7_10_100_2_mooda_result.csv	9924383.724976564	100	0.4400745932969611	[[0. 8. 0.]]	10_100	10	[465.5 87. 613.24]	2	7	17491	10
33	data/processed/gc_codonusage_blocknumber_17_07_2019/constructs/seq_10/seq_10_7_10_100_3/seq_10_7_10_100_3_mooda_result.csv	9995582.411115656	100	0.4432317397469804	[[0. 8. 0.]]	10_100	10	[465.5 87. 613.24]	3	7	17491	10
34	data/processed/gc_codonusage_blocknumber_17_07_2019/constructs/seq_10/seq_10_7_10_100_4/seq_10_7_10_100_4_mooda_result.csv	10155807.328423558	100	0.45033655524729804	[[0. 8. 0.]]	10_100	10	[465.5 87. 613.24]	4	7	17491	10
35	data/processed/gc_codonusage_blocknumber_17_07_2019/constructs/seq_10/seq_10_8_10_100_0/seq_10_8_10_100_0_mooda_result.csv	11790034.254001198	100	0.45158054593355396	[[0. 8. 0.]]	10_100	10	[528. 87. 625.92]	0	8	17561	10
36	data/processed/gc_codonusage_blocknumber_17_07_2019/constructs/seq_10/seq_10_8_10_100_1/seq_10_8_10_100_1_mooda_result.csv	11691549.022294164	100	0.44780837583272814	[[0. 8. 0.]]	10_100	10	[528. 87. 625.92]	1	8	17561	10
37	data/processed/gc_codonusage_blocknumber_17_07_2019/constructs/seq_10/seq_10_8_10_100_2/seq_10_8_10_100_2_mooda_result.csv	11910355.340584671	100	0.4561890704548668	[[0. 8. 0.]]	10_100	10	[528. 87. 625.92]	2	8	17561	10
38	data/processed/gc_codonusage_blocknumber_17_07_2019/constructs/seq_10/seq_10_8_10_100_3/seq_10_8_10_100_3_mooda_result.csv	11460068.58503302	100	0.438942238552775	[[0. 8. 0.]]	10_100	10	[528. 87. 625.92]	3	8	17561	10
39	data/processed/gc_codonusage_blocknumber_17_07_2019/constructs/seq_10/seq_10_8_10_100_4/seq_10_8_10_100_4_mooda_result.csv	11843173.776885098	100	0.4536158898721363	[[0. 8. 0.]]	10_100	10	[528. 87. 625.92]	4	8	17561	10
40	data/processed/gc_codonusage_blocknumber_17_07_2019/constructs/seq_10/seq_10_9_10_100_0/seq_10_9_10_100_0_mooda_result.csv	9287847.584569665	100	0.43606003965497847	[[0. 8. 0.]]	10_100	10	[430.5 87. 626.28]	0	9	17592	10
41	data/processed/gc_codonusage_blocknumber_17_07_2019/constructs/seq_10/seq_10_9_10_100_1/seq_10_9_10_100_1_mooda_result.csv	9314025.321916305	100	0.43728907200951644	[[0. 8. 0.]]	10_100	10	[430.5 87. 626.28]	1	9	17592	10
42	data/processed/gc_codonusage_blocknumber_17_07_2019/constructs/seq_10/seq_10_9_10_100_2/seq_10_9_10_100_2_mooda_result.csv	9390815.271129534	100	0.44089432371009935	[[0. 8. 0.]]	10_100	10	[430.5 87. 626.28]	2	9	17592	10
43	data/processed/gc_codonusage_blocknumber_17_07_2019/constructs/seq_10/seq_10_9_10_100_3/seq_10_9_10_100_3_mooda_result.csv	9185911.417345034	100	0.4312741849434847	[[0. 8. 0.]]	10_100	10	[430.5 87. 626.28]	3	9	17592	10
44	data/processed/gc_codonusage_blocknumber_17_07_2019/constructs/seq_10/seq_10_9_10_100_4/seq_10_9_10_100_4_mooda_result.csv	9282531.416383356	100	0.4358104480796402	[[0. 8. 0.]]	10_100	10	[430.5 87. 626.28]	4	9	17592	10
45	data/processed/gc_codonusage_blocknumber_17_07_2019/constructs/seq_10/seq_10_10_10_100_0/seq_10_10_10_100_0_mooda_result.csv	9023483.96653821	100	0.4304566870936977	[[0. 8. 0.]]	10_100	10	[434.5 87. 610.7]	0	10	17553	10
46	data/processed/gc_codonusage_blocknumber_17_07_2019/constructs/seq_10/seq_10_10_10_100_1/seq_10_10_10_100_1_mooda_result.csv	9219419.120065998	100	0.4398035865158645	[[0. 8. 0.]]	10_100	10	[434.5 87. 610.7]	1	10	17553	10
47	data/processed/gc_codonusage_blocknumber_17_07_2019/constructs/seq_10/seq_10_10_10_100_2/seq_10_10_10_100_2_mooda_result.csv	9099237.550696803	100	0.43407043949723767	[[0. 8. 0.]]	10_100	10	[434.5 87. 610.7]	2	10	17553	10
48	data/processed/gc_codonusage_blocknumber_17_07_2019/constructs/seq_10/seq_10_10_10_100_3/seq_10_10_10_100_3_mooda_result.csv	8960100.872033631	100	0.4274330570878858	[[0. 8. 0.]]	10_100	10	[434.5 87. 610.7]	3	10	17553	10
49	data/processed/gc_codonusage_blocknumber_17_07_2019/constructs/seq_10/seq_10_10_10_100_4/seq_10_10_10_100_4_mooda_result.csv	9005101.874868209	100	0.42957978696161303	[[0. 8. 0.]]	10_100	10	[434.5 87. 610.7]	4	10	17553	10
50	data/processed/gc_codonusage_blocknumber_17_07_2019/constructs/seq_10/seq_10_1_20_100_0/seq_10_1_20_100_0_mooda_result.csv	7677785.883471459	100	0.4469927355094368	[[0. 8. 0.]]	20_100	20	[364. 87. 597.32]	0	1	17490	10
51	data/processed/gc_codonusage_blocknumber_17_07_2019/constructs/seq_10/seq_10_1_20_100_1/seq_10_1_20_100_1_mooda_result.csv	7612974.020713221	100	0.443219456042223	[[0. 8. 0.]]	20_100	20	[364. 87. 597.32]	1	1	17490	10
52	data/processed/gc_codonusage_blocknumber_17_07_2019/constructs/seq_10/seq_10_1_20_100_2/seq_10_1_20_100_2_mooda_result.csv	7765582.928099493	100	0.4521041884391693	[[0. 8. 0.]]	20_100	20	[364. 87. 597.32]	2	1	17490	10
53	data/processed/gc_codonusage_blocknumber_17_07_2019/constructs/seq_10/seq_10_1_20_100_3/seq_10_1_20_100_3_mooda_result.csv	7874463.531357255	100	0.45844310429756513	[[0. 8. 0.]]	20_100	20	[364. 87. 597.32]	3	1	17490	10
54	data/processed/gc_codonusage_blocknumber_17_07_2019/constructs/seq_10/seq_10_1_20_100_4/seq_10_1_20_100_4_mooda_result.csv	7785506.132299757	100	0.4532640967357474	[[0. 8. 0.]]	20_100	20	[364. 87. 597.32]	4	1	17490	10
55	data/processed/gc_codonusage_blocknumber_17_07_2019/constructs/seq_10/seq_10_2_20_100_0/seq_10_2_20_100_0_mooda_result.csv	9347261.92635629	100	0.4655036142006715	[[0. 8. 0.]]	20_100	20	[412. 88. 609.22]	0	2	17613	10
56	data/processed/gc_codonusage_blocknumber_17_07_2019/constructs/seq_10/seq_10_2_20_100_1/seq_10_2_20_100_1_mooda_result.csv	9489888.03729457	100	0.4726065466577099	[[0. 8. 0.]]	20_100	20	[412. 88. 609.22]	1	2	17613	10
57	data/processed/gc_codonusage_blocknumber_17_07_2019/constructs/seq_10/seq_10_2_20_100_2/seq_10_2_20_100_2_mooda_result.csv	9570350.100542756	100	0.47661364323242567	[[0. 8. 0.]]	20_100	20	[412. 88. 609.22]	2	2	17613	10
58	data/processed/gc_codonusage_blocknumber_17_07_2019/constructs/seq_10/seq_10_2_20_100_3/seq_10_2_20_100_3_mooda_result.csv	9609546.637221944	100	0.478565672568082	[[0. 8. 0.]]	20_100	20	[412. 88. 609.22]	3	2	17613	10
59	data/processed/gc_codonusage_blocknumber_17_07_2019/constructs/seq_10/seq_10_2_20_100_4/seq_10_2_20_100_4_mooda_result.csv	9474830.110707298	100	0.47185664585210835	[[0. 8. 0.]]	20_100	20	[412. 88. 609.22]	4	2	17613	10
60	data/processed/gc_codonusage_blocknumber_17_07_2019/constructs/seq_10/seq_10_3_20_100_0/seq_10_3_20_100_0_mooda_result.csv	8827749.07398626	100	0.45252235253938117	[[0. 8. 0.]]	20_100	20	[404.5 87. 610.47]	0	3	17499	10
61	data/processed/gc_codonusage_blocknumber_17_07_2019/constructs/seq_10/seq_10_3_20_100_1/seq_10_3_20_100_1_mooda_result.csv	8789119.88361966	100	0.4505421680150048	[[0. 8. 0.]]	20_100	20	[404.5 87. 610.47]	1	3	17499	10
62	data/processed/gc_codonusage_blocknumber_17_07_2019/constructs/seq_10/seq_10_3_20_100_2/seq_10_3_20_100_2_mooda_result.csv	8869101.678242248	100	0.4546421429417492	[[0. 8. 0.]]	20_100	20	[404.5 87. 610.47]	2	3	17499	10
63	data/processed/gc_codonusage_blocknumber_17_07_2019/constructs/seq_10/seq_10_3_20_100_3/seq_10_3_20_100_3_mooda_result.csv	8646330.61762758	100	0.4432225971909408	[[0. 8. 0.]]	20_100	20	[404.5 87. 610.47]	3	3	17499	10
64	data/processed/gc_codonusage_blocknumber_17_07_2019/constructs/seq_10/seq_10_3_20_100_4/seq_10_3_20_100_4_mooda_result.csv	8879968.619408654	100	0.45519919703790834	[[0. 8. 0.]]	20_100	20	[404.5 87. 610.47]	4	3	17499	10
65	data/processed/gc_codonusage_blocknumber_17_07_2019/constructs/seq_10/seq_10_4_20_100_0/seq_10_4_20_100_0_mooda_result.csv	11609951.258246548	100	0.43486497158385157	[[0. 8. 0.]]	20_100	20	[531. 88. 628.48]	0	4	17675	10
66	data/processed/gc_codonusage_blocknumber_17_07_2019/constructs/seq_10/seq_10_4_20_100_1/seq_10_4_20_100_1_mooda_result.csv	11856629.690625649	100	0.4441046149812079	[[0. 8. 0.]]	20_100	20	[531. 88. 628.48]	1	4	17675	10
67	data/processed/gc_codonusage_blocknumber_17_07_2019/constructs/seq_10/seq_10_4_20_100_2/seq_10_4_20_100_2_mooda_result.csv	11762970.377944741	100	0.440596490490279	[[0. 8. 0.]]	20_100	20	[531. 88. 628.48]	2	4	17675	10
68	data/processed/gc_codonusage_blocknumber_17_07_2019/constructs/seq_10/seq_10_4_20_100_3/seq_10_4_20_100_3_mooda_result.csv	11937769.156547938	100	0.447143793248004	[[0. 8. 0.]]	20_100	20	[531. 88. 628.48]	3	4	17675	10
69	data/processed/gc_codonusage_blocknumber_17_07_2019/constructs/seq_10/seq_10_4_20_100_4/seq_10_4_20_100_4_mooda_result.csv	11597358.8714387	100	0.43439330828315703	[[0. 8. 0.]]	20_100	20	[531. 88. 628.48]	4	4	17675	10
70	data/processed/gc_codonusage_blocknumber_17_07_2019/constructs/seq_10/seq_10_5_20_100_0/seq_10_5_20_100_0_mooda_result.csv	8114349.715852521	100	0.4412918894602479	[[0. 8. 0.]]	20_100	20	[399. 85. 598.5]	0	5	17079	10
71	data/processed/gc_codonusage_blocknumber_17_07_2019/constructs/seq_10/seq_10_5_20_100_1/seq_10_5_20_100_1_mooda_result.csv	8186144.428883652	100	0.44519638281784474	[[0. 8. 0.]]	20_100	20	[399. 85. 598.5]	1	5	17079	10
72	data/processed/gc_codonusage_blocknumber_17_07_2019/constructs/seq_10/seq_10_5_20_100_2/seq_10_5_20_100_2_mooda_result.csv	8175921.904473944	100	0.44464043967147027	[[0. 8. 0.]]	20_100	20	[399. 85. 598.5]	2	5	17079	10
73	data/processed/gc_codonusage_blocknumber_17_07_2019/constructs/seq_10/seq_10_5_20_100_3/seq_10_5_20_100_3_mooda_result.csv	8025274.2547481395	100	0.43644759756850193	[[0. 8. 0.]]	20_100	20	[399. 85. 598.5]	3	5	17079	10
74	data/processed/gc_codonusage_blocknumber_17_07_2019/constructs/seq_10/seq_10_5_20_100_4/seq_10_5_20_100_4_mooda_result.csv	8323491.979186405	100	0.45266591051979077	[[0. 8. 0.]]	20_100	20	[399. 85. 598.5]	4	5	17079	10
75	data/processed/gc_codonusage_blocknumber_17_07_2019/constructs/seq_10/seq_10_6_20_100_0/seq_10_6_20_100_0_mooda_result.csv	9136366.144521989	100	0.44231451869208527	[[0. 8. 0.]]	20_100	20	[434. 86. 610.18]	0	6	17264	10
76	data/processed/gc_codonusage_blocknumber_17_07_2019/constructs/seq_10/seq_10_6_20_100_1/seq_10_6_20_100_1_mooda_result.csv	9131162.769733846	100	0.4420626102003955	[[0. 8. 0.]]	20_100	20	[434. 86. 610.18]	1	6	17264	10
77	data/processed/gc_codonusage_blocknumber_17_07_2019/constructs/seq_10/seq_10_6_20_100_2/seq_10_6_20_100_2_mooda_result.csv	9218785.774865897	100	0.44630466078465053	[[0. 8. 0.]]	20_100	20	[434. 86. 610.18]	2	6	17264	10
78	data/processed/gc_codonusage_blocknumber_17_07_2019/constructs/seq_10/seq_10_6_20_100_3/seq_10_6_20_100_3_mooda_result.csv	9254647.69515209	100	0.448040826756969	[[0. 8. 0.]]	20_100	20	[434. 86. 610.18]	3	6	17264	10
79	data/processed/gc_codonusage_blocknumber_17_07_2019/constructs/seq_10/seq_10_6_20_100_4/seq_10_6_20_100_4_mooda_result.csv	9058951.36989632	100	0.4385666742825506	[[0. 8. 0.]]	20_100	20	[434. 86. 610.18]	4	6	17264	10
80	data/processed/gc_codonusage_blocknumber_17_07_2019/constructs/seq_10/seq_10_7_20_100_0/seq_10_7_20_100_0_mooda_result.csv	10114271.341533039	100	0.44849473483360014	[[0. 8. 0.]]	20_100	20	[465.5 87. 613.24]	0	7	17491	10
81	data/processed/gc_codonusage_blocknumber_17_07_2019/constructs/seq_10/seq_10_7_20_100_1/seq_10_7_20_100_1_mooda_result.csv	10231516.086299716	100	0.4536936907384942	[[0. 8. 0.]]	20_100	20	[465.5 87. 613.24]	1	7	17491	10
82	data/processed/gc_codonusage_blocknumber_17_07_2019/constructs/seq_10/seq_10_7_20_100_2/seq_10_7_20_100_2_mooda_result.csv	10158600.182573989	100	0.4504603981163818	[[0. 8. 0.]]	20_100	20	[465.5 87. 613.24]	2	7	17491	10
83	data/processed/gc_codonusage_blocknumber_17_07_2019/constructs/seq_10/seq_10_7_20_100_3/seq_10_7_20_100_3_mooda_result.csv	10335651.854875144	100	0.4583113584217947	[[0. 8. 0.]]	20_100	20	[465.5 87. 613.24]	3	7	17491	10
84	data/processed/gc_codonusage_blocknumber_17_07_2019/constructs/seq_10/seq_10_7_20_100_4/seq_10_7_20_100_4_mooda_result.csv	10143708.311440682	100	0.4498000514073032	[[0. 8. 0.]]	20_100	20	[465.5 87. 613.24]	4	7	17491	10
85	data/processed/gc_codonusage_blocknumber_17_07_2019/constructs/seq_10/seq_10_8_20_100_0/seq_10_8_20_100_0_mooda_result.csv	12057203.01618643	100	0.46181361336022864	[[0. 8. 0.]]	20_100	20	[528. 87. 625.92]	0	8	17561	10
86	data/processed/gc_codonusage_blocknumber_17_07_2019/constructs/seq_10/seq_10_8_20_100_1/seq_10_8_20_100_1_mooda_result.csv	11932757.717362687	100	0.4570471237325485	[[0. 8. 0.]]	20_100	20	[528. 87. 625.92]	1	8	17561	10
87	data/processed/gc_codonusage_blocknumber_17_07_2019/constructs/seq_10/seq_10_8_20_100_2/seq_10_8_20_100_2_mooda_result.csv	12100919.263594588	100	0.46348802807739053	[[0. 8. 0.]]	20_100	20	[528. 87. 625.92]	2	8	17561	10
88	data/processed/gc_codonusage_blocknumber_17_07_2019/constructs/seq_10/seq_10_8_20_100_3/seq_10_8_20_100_3_mooda_result.csv	11998248.14082193	100	0.45955553045487063	[[0. 8. 0.]]	20_100	20	[528. 87. 625.92]	3	8	17561	10
89	data/processed/gc_codonusage_blocknumber_17_07_2019/constructs/seq_10/seq_10_8_20_100_4/seq_10_8_20_100_4_mooda_result.csv	11933921.182675561	100	0.4570916866481299	[[0. 8. 0.]]	20_100	20	[528. 87. 625.92]	4	8	17561	10
90	data/processed/gc_codonusage_blocknumber_17_07_2019/constructs/seq_10/seq_10_9_20_100_0/seq_10_9_20_100_0_mooda_result.csv	9379074.405406391	100	0.4403430956320974	[[0. 8. 0.]]	20_100	20	[430.5 87. 626.28]	0	9	17592	10
91	data/processed/gc_codonusage_blocknumber_17_07_2019/constructs/seq_10/seq_10_9_20_100_1/seq_10_9_20_100_1_mooda_result.csv	9470104.539041488	100	0.4446169172383719	[[0. 8. 0.]]	20_100	20	[430.5 87. 626.28]	1	9	17592	10
92	data/processed/gc_codonusage_blocknumber_17_07_2019/constructs/seq_10/seq_10_9_20_100_2/seq_10_9_20_100_2_mooda_result.csv	9609441.083001798	100	0.4511587019017704	[[0. 8. 0.]]	20_100	20	[430.5 87. 626.28]	2	9	17592	10
93	data/processed/gc_codonusage_blocknumber_17_07_2019/constructs/seq_10/seq_10_9_20_100_3/seq_10_9_20_100_3_mooda_result.csv	9539290.183615651	100	0.4478651504422292	[[0. 8. 0.]]	20_100	20	[430.5 87. 626.28]	3	9	17592	10
94	data/processed/gc_codonusage_blocknumber_17_07_2019/constructs/seq_10/seq_10_9_20_100_4/seq_10_9_20_100_4_mooda_result.csv	9708588.323332578	100	0.45581361781815005	[[0. 8. 0.]]	20_100	20	[430.5 87. 626.28]	4	9	17592	10
95	data/processed/gc_codonusage_blocknumber_17_07_2019/constructs/seq_10/seq_10_10_20_100_0/seq_10_10_20_100_0_mooda_result.csv	9196289.980431048	100	0.43870023299304467	[[0. 8. 0.]]	20_100	20	[434.5 87. 610.7]	0	10	17553	10
96	data/processed/gc_codonusage_blocknumber_17_07_2019/constructs/seq_10/seq_10_10_20_100_1/seq_10_10_20_100_1_mooda_result.csv	9254259.262174945	100	0.4414656022301612	[[0. 8. 0.]]	20_100	20	[434.5 87. 610.7]	1	10	17553	10
97	data/processed/gc_codonusage_blocknumber_17_07_2019/constructs/seq_10/seq_10_10_20_100_2/seq_10_10_20_100_2_mooda_result.csv	9275661.513716225	100	0.4424865762052875	[[0. 8. 0.]]	20_100	20	[434.5 87. 610.7]	2	10	17553	10
98	data/processed/gc_codonusage_blocknumber_17_07_2019/constructs/seq_10/seq_10_10_20_100_3/seq_10_10_20_100_3_mooda_result.csv	9314859.885211302	100	0.4443564970912568	[[0. 8. 0.]]	20_100	20	[434.5 87. 610.7]	3	10	17553	10
99	data/processed/gc_codonusage_blocknumber_17_07_2019/constructs/seq_10/seq_10_10_20_100_4/seq_10_10_20_100_4_mooda_result.csv	9234975.37118546	100	0.4405456826225692	[[0. 8. 0.]]	20_100	20	[434.5 87. 610.7]	4	10	17553	10
100	data/processed/gc_codonusage_blocknumber_17_07_2019/constructs/seq_10/seq_10_1_10_200_0/seq_10_1_10_200_0_mooda_result.csv	8139750.785164975	200	0.47388785322323884	[[0. 8. 0.]]	10_200	10	[364. 87. 597.32]	0	1	17490	10
101	data/processed/gc_codonusage_blocknumber_17_07_2019/constructs/seq_10/seq_10_1_10_200_1/seq_10_1_10_200_1_mooda_result.csv	8304304.146781175	200	0.48346797936408953	[[0. 8. 0.]]	10_200	10	[364. 87. 597.32]	1	1	17490	10
102	data/processed/gc_codonusage_blocknumber_17_07_2019/constructs/seq_10/seq_10_1_10_200_2/seq_10_1_10_200_2_mooda_result.csv	8023772.030839625	200	0.4671356903674775	[[0. 8. 0.]]	10_200	10	[364. 87. 597.32]	2	1	17490	10
103	data/processed/gc_codonusage_blocknumber_17_07_2019/constructs/seq_10/seq_10_1_10_200_3/seq_10_1_10_200_3_mooda_result.csv	8211366.512891356	200	0.4780572466561592	[[0. 8. 0.]]	10_200	10	[364. 87. 597.32]	3	1	17490	10
104	data/processed/gc_codonusage_blocknumber_17_07_2019/constructs/seq_10/seq_10_1_10_200_4/seq_10_1_10_200_4_mooda_result.csv	8101742.159457716	200	0.4716750304334791	[[0. 8. 0.]]	10_200	10	[364. 87. 597.32]	4	1	17490	10
105	data/processed/gc_codonusage_blocknumber_17_07_2019/constructs/seq_10/seq_10_2_10_200_0/seq_10_2_10_200_0_mooda_result.csv	9703100.023006972	200	0.4832247309690074	[[0. 8. 0.]]	10_200	10	[412. 88. 609.22]	0	2	17613	10
106	data/processed/gc_codonusage_blocknumber_17_07_2019/constructs/seq_10/seq_10_2_10_200_1/seq_10_2_10_200_1_mooda_result.csv	9753510.692131337	200	0.4857352360620014	[[0. 8. 0.]]	10_200	10	[412. 88. 609.22]	1	2	17613	10
107	data/processed/gc_codonusage_blocknumber_17_07_2019/constructs/seq_10/seq_10_2_10_200_2/seq_10_2_10_200_2_mooda_result.csv	9731998.494675433	200	0.48466390568268625	[[0. 8. 0.]]	10_200	10	[412. 88. 609.22]	2	2	17613	10
108	data/processed/gc_codonusage_blocknumber_17_07_2019/constructs/seq_10/seq_10_2_10_200_3/seq_10_2_10_200_3_mooda_result.csv	10035342.756017573	200	0.49977077346004445	[[0. 8. 0.]]	10_200	10	[412. 88. 609.22]	3	2	17613	10
109	data/processed/gc_codonusage_blocknumber_17_07_2019/constructs/seq_10/seq_10_2_10_200_4/seq_10_2_10_200_4_mooda_result.csv	9909238.037812222	200	0.4934906239836693	[[0. 8. 0.]]	10_200	10	[412. 88. 609.22]	4	2	17613	10
110	data/processed/gc_codonusage_blocknumber_17_07_2019/constructs/seq_10/seq_10_3_10_200_0/seq_10_3_10_200_0_mooda_result.csv	9062415.281423703	200	0.46455165959841543	[[0. 8. 0.]]	10_200	10	[404.5 87. 610.47]	0	3	17499	10
111	data/processed/gc_codonusage_blocknumber_17_07_2019/constructs/seq_10/seq_10_3_10_200_1/seq_10_3_10_200_1_mooda_result.csv	9316814.18327896	200	0.477592491251664	[[0. 8. 0.]]	10_200	10	[404.5 87. 610.47]	1	3	17499	10
112	data/processed/gc_codonusage_blocknumber_17_07_2019/constructs/seq_10/seq_10_3_10_200_2/seq_10_3_10_200_2_mooda_result.csv	9316319.214789782	200	0.4775671184977175	[[0. 8. 0.]]	10_200	10	[404.5 87. 610.47]	2	3	17499	10
113	data/processed/gc_codonusage_blocknumber_17_07_2019/constructs/seq_10/seq_10_3_10_200_3/seq_10_3_10_200_3_mooda_result.csv	9199866.257992145	200	0.4715975824893228	[[0. 8. 0.]]	10_200	10	[404.5 87. 610.47]	3	3	17499	10
114	data/processed/gc_codonusage_blocknumber_17_07_2019/constructs/seq_10/seq_10_3_10_200_4/seq_10_3_10_200_4_mooda_result.csv	9090780.06291563	200	0.4660056766465231	[[0. 8. 0.]]	10_200	10	[404.5 87. 610.47]	4	3	17499	10
115	data/processed/gc_codonusage_blocknumber_17_07_2019/constructs/seq_10/seq_10_4_10_200_0/seq_10_4_10_200_0_mooda_result.csv	11875640.58407633	200	0.4448166913247104	[[0. 8. 0.]]	10_200	10	[531. 88. 628.48]	0	4	17675	10
116	data/processed/gc_codonusage_blocknumber_17_07_2019/constructs/seq_10/seq_10_4_10_200_1/seq_10_4_10_200_1_mooda_result.csv	12091604.478408726	200	0.4529058840080378	[[0. 8. 0.]]	10_200	10	[531. 88. 628.48]	1	4	17675	10
117	data/processed/gc_codonusage_blocknumber_17_07_2019/constructs/seq_10/seq_10_4_10_200_2/seq_10_4_10_200_2_mooda_result.csv	12561207.869245458	200	0.4704954552878347	[[0. 8. 0.]]	10_200	10	[531. 88. 628.48]	2	4	17675	10
118	data/processed/gc_codonusage_blocknumber_17_07_2019/constructs/seq_10/seq_10_4_10_200_3/seq_10_4_10_200_3_mooda_result.csv	12296171.442681741	200	0.4605681906901947	[[0. 8. 0.]]	10_200	10	[531. 88. 628.48]	3	4	17675	10
119	data/processed/gc_codonusage_blocknumber_17_07_2019/constructs/seq_10/seq_10_4_10_200_4/seq_10_4_10_200_4_mooda_result.csv	12604145.675060924	200	0.4721037434959831	[[0. 8. 0.]]	10_200	10	[531. 88. 628.48]	4	4	17675	10
120	data/processed/gc_codonusage_blocknumber_17_07_2019/constructs/seq_10/seq_10_5_10_200_0/seq_10_5_10_200_0_mooda_result.csv	8831740.554592093	200	0.480306569600343	[[0. 8. 0.]]	10_200	10	[399. 85. 598.5]	0	5	17079	10
121	data/processed/gc_codonusage_blocknumber_17_07_2019/constructs/seq_10/seq_10_5_10_200_1/seq_10_5_10_200_1_mooda_result.csv	8373949.680391228	200	0.4554100089481585	[[0. 8. 0.]]	10_200	10	[399. 85. 598.5]	1	5	17079	10
122	data/processed/gc_codonusage_blocknumber_17_07_2019/constructs/seq_10/seq_10_5_10_200_2/seq_10_5_10_200_2_mooda_result.csv	8598492.180445574	200	0.4676215585587855	[[0. 8. 0.]]	10_200	10	[399. 85. 598.5]	2	5	17079	10
123	data/processed/gc_codonusage_blocknumber_17_07_2019/constructs/seq_10/seq_10_5_10_200_3/seq_10_5_10_200_3_mooda_result.csv	8520798.748072648	200	0.463396268452849	[[0. 8. 0.]]	10_200	10	[399. 85. 598.5]	3	5	17079	10
124	data/processed/gc_codonusage_blocknumber_17_07_2019/constructs/seq_10/seq_10_5_10_200_4/seq_10_5_10_200_4_mooda_result.csv	8712320.110404959	200	0.47381199205550695	[[0. 8. 0.]]	10_200	10	[399. 85. 598.5]	4	5	17079	10
125	data/processed/gc_codonusage_blocknumber_17_07_2019/constructs/seq_10/seq_10_6_10_200_0/seq_10_6_10_200_0_mooda_result.csv	9555624.844350377	200	0.46261188934127406	[[0. 8. 0.]]	10_200	10	[434. 86. 610.18]	0	6	17264	10
126	data/processed/gc_codonusage_blocknumber_17_07_2019/constructs/seq_10/seq_10_6_10_200_1/seq_10_6_10_200_1_mooda_result.csv	9454342.668250477	200	0.45770856385441466	[[0. 8. 0.]]	10_200	10	[434. 86. 610.18]	1	6	17264	10
127	data/processed/gc_codonusage_blocknumber_17_07_2019/constructs/seq_10/seq_10_6_10_200_2/seq_10_6_10_200_2_mooda_result.csv	9397909.384769127	200	0.45497648632748305	[[0. 8. 0.]]	10_200	10	[434. 86. 610.18]	2	6	17264	10
128	data/processed/gc_codonusage_blocknumber_17_07_2019/constructs/seq_10/seq_10_6_10_200_3/seq_10_6_10_200_3_mooda_result.csv	9367518.886020128	200	0.45350520566574687	[[0. 8. 0.]]	10_200	10	[434. 86. 610.18]	3	6	17264	10
129	data/processed/gc_codonusage_blocknumber_17_07_2019/constructs/seq_10/seq_10_6_10_200_4/seq_10_6_10_200_4_mooda_result.csv	9617716.84838806	200	0.46561791979650297	[[0. 8. 0.]]	10_200	10	[434. 86. 610.18]	4	6	17264	10
130	data/processed/gc_codonusage_blocknumber_17_07_2019/constructs/seq_10/seq_10_7_10_200_0/seq_10_7_10_200_0_mooda_result.csv	10376113.524469247	200	0.4601055406384626	[[0. 8. 0.]]	10_200	10	[465.5 87. 613.24]	0	7	17491	10
131	data/processed/gc_codonusage_blocknumber_17_07_2019/constructs/seq_10/seq_10_7_10_200_1/seq_10_7_10_200_1_mooda_result.csv	10664639.874989342	200	0.4728995961565937	[[0. 8. 0.]]	10_200	10	[465.5 87. 613.24]	1	7	17491	10
132	data/processed/gc_codonusage_blocknumber_17_07_2019/constructs/seq_10/seq_10_7_10_200_2/seq_10_7_10_200_2_mooda_result.csv	10343469.508369844	200	0.4586580147762401	[[0. 8. 0.]]	10_200	10	[465.5 87. 613.24]	2	7	17491	10
133	data/processed/gc_codonusage_blocknumber_17_07_2019/constructs/seq_10/seq_10_7_10_200_3/seq_10_7_10_200_3_mooda_result.csv	10631024.54837933	200	0.47140899970280936	[[0. 8. 0.]]	10_200	10	[465.5 87. 613.24]	3	7	17491	10
134	data/processed/gc_codonusage_blocknumber_17_07_2019/constructs/seq_10/seq_10_7_10_200_4/seq_10_7_10_200_4_mooda_result.csv	10438817.350426609	200	0.4628860015185577	[[0. 8. 0.]]	10_200	10	[465.5 87. 613.24]	4	7	17491	10
135	data/processed/gc_codonusage_blocknumber_17_07_2019/constructs/seq_10/seq_10_8_10_200_0/seq_10_8_10_200_0_mooda_result.csv	12656084.21848591	200	0.484751892796691	[[0. 8. 0.]]	10_200	10	[528. 87. 625.92]	0	8	17561	10
136	data/processed/gc_codonusage_blocknumber_17_07_2019/constructs/seq_10/seq_10_8_10_200_1/seq_10_8_10_200_1_mooda_result.csv	12730466.124374127	200	0.48760086006387093	[[0. 8. 0.]]	10_200	10	[528. 87. 625.92]	1	8	17561	10
137	data/processed/gc_codonusage_blocknumber_17_07_2019/constructs/seq_10/seq_10_8_10_200_2/seq_10_8_10_200_2_mooda_result.csv	12723046.438335873	200	0.4873166720963361	[[0. 8. 0.]]	10_200	10	[528. 87. 625.92]	2	8	17561	10
138	data/processed/gc_codonusage_blocknumber_17_07_2019/constructs/seq_10/seq_10_8_10_200_3/seq_10_8_10_200_3_mooda_result.csv	12419538.39347854	200	0.47569174161359506	[[0. 8. 0.]]	10_200	10	[528. 87. 625.92]	3	8	17561	10
139	data/processed/gc_codonusage_blocknumber_17_07_2019/constructs/seq_10/seq_10_8_10_200_4/seq_10_8_10_200_4_mooda_result.csv	12339250.002197174	200	0.4726165448172277	[[0. 8. 0.]]	10_200	10	[528. 87. 625.92]	4	8	17561	10
140	data/processed/gc_codonusage_blocknumber_17_07_2019/constructs/seq_10/seq_10_9_10_200_0/seq_10_9_10_200_0_mooda_result.csv	10136719.832303632	200	0.47591418913777656	[[0. 8. 0.]]	10_200	10	[430.5 87. 626.28]	0	9	17592	10
141	data/processed/gc_codonusage_blocknumber_17_07_2019/constructs/seq_10/seq_10_9_10_200_1/seq_10_9_10_200_1_mooda_result.csv	10031219.305933826	200	0.47096098945469084	[[0. 8. 0.]]	10_200	10	[430.5 87. 626.28]	1	9	17592	10
142	data/processed/gc_codonusage_blocknumber_17_07_2019/constructs/seq_10/seq_10_9_10_200_2/seq_10_9_10_200_2_mooda_result.csv	9981867.929716835	200	0.46864396574448686	[[0. 8. 0.]]	10_200	10	[430.5 87. 626.28]	2	9	17592	10
143	data/processed/gc_codonusage_blocknumber_17_07_2019/constructs/seq_10/seq_10_9_10_200_3/seq_10_9_10_200_3_mooda_result.csv	10121083.031379037	200	0.475180048749579	[[0. 8. 0.]]	10_200	10	[430.5 87. 626.28]	3	9	17592	10
144	data/processed/gc_codonusage_blocknumber_17_07_2019/constructs/seq_10/seq_10_9_10_200_4/seq_10_9_10_200_4_mooda_result.csv	10106930.972932562	200	0.47451561631664135	[[0. 8. 0.]]	10_200	10	[430.5 87. 626.28]	4	9	17592	10
145	data/processed/gc_codonusage_blocknumber_17_07_2019/constructs/seq_10/seq_10_10_10_200_0/seq_10_10_10_200_0_mooda_result.csv	9810169.484012697	200	0.46798476858554894	[[0. 8. 0.]]	10_200	10	[434.5 87. 610.7]	0	10	17553	10
146	data/processed/gc_codonusage_blocknumber_17_07_2019/constructs/seq_10/seq_10_10_10_200_1/seq_10_10_10_200_1_mooda_result.csv	9650085.98868025	200	0.46034813828679516	[[0. 8. 0.]]	10_200	10	[434.5 87. 610.7]	1	10	17553	10
147	data/processed/gc_codonusage_blocknumber_17_07_2019/constructs/seq_10/seq_10_10_10_200_2/seq_10_10_10_200_2_mooda_result.csv	9873640.178618502	200	0.4710125774705502	[[0. 8. 0.]]	10_200	10	[434.5 87. 610.7]	2	10	17553	10
148	data/processed/gc_codonusage_blocknumber_17_07_2019/constructs/seq_10/seq_10_10_10_200_3/seq_10_10_10_200_3_mooda_result.csv	9467526.920098469	200	0.4516393322256289	[[0. 8. 0.]]	10_200	10	[434.5 87. 610.7]	3	10	17553	10
149	data/processed/gc_codonusage_blocknumber_17_07_2019/constructs/seq_10/seq_10_10_10_200_4/seq_10_10_10_200_4_mooda_result.csv	9811367.186329598	200	0.4680419038310228	[[0. 8. 0.]]	10_200	10	[434.5 87. 610.7]	4	10	17553	10
150	data/processed/gc_codonusage_blocknumber_17_07_2019/constructs/seq_10/seq_10_1_20_200_0/seq_10_1_20_200_0_mooda_result.csv	8346962.232917571	200	0.48595148892050394	[[0. 8. 0.]]	20_200	20	[364. 87. 597.32]	0	1	17490	10
151	data/processed/gc_codonusage_blocknumber_17_07_2019/constructs/seq_10/seq_10_1_20_200_1/seq_10_1_20_200_1_mooda_result.csv	8383877.39269856	200	0.48810065125749935	[[0. 8. 0.]]	20_200	20	[364. 87. 597.32]	1	1	17490	10
152	data/processed/gc_codonusage_blocknumber_17_07_2019/constructs/seq_10/seq_10_1_20_200_2/seq_10_1_20_200_2_mooda_result.csv	8299547.73822699	200	0.4831910661884548	[[0. 8. 0.]]	20_200	20	[364. 87. 597.32]	2	1	17490	10
153	data/processed/gc_codonusage_blocknumber_17_07_2019/constructs/seq_10/seq_10_1_20_200_3/seq_10_1_20_200_3_mooda_result.csv	8217806.9413691675	200	0.47843220172612894	[[0. 8. 0.]]	20_200	20	[364. 87. 597.32]	3	1	17490	10
154	data/processed/gc_codonusage_blocknumber_17_07_2019/constructs/seq_10/seq_10_1_20_200_4/seq_10_1_20_200_4_mooda_result.csv	8319282.503205305	200	0.48434000374886305	[[0. 8. 0.]]	20_200	20	[364. 87. 597.32]	4	1	17490	10
155	data/processed/gc_codonusage_blocknumber_17_07_2019/constructs/seq_10/seq_10_2_20_200_0/seq_10_2_20_200_0_mooda_result.csv	10033277.880289994	200	0.49966794044630886	[[0. 8. 0.]]	20_200	20	[412. 88. 609.22]	0	2	17613	10
156	data/processed/gc_codonusage_blocknumber_17_07_2019/constructs/seq_10/seq_10_2_20_200_1/seq_10_2_20_200_1_mooda_result.csv	9964188.611384746	200	0.496227221160676	[[0. 8. 0.]]	20_200	20	[412. 88. 609.22]	1	2	17613	10
157	data/processed/gc_codonusage_blocknumber_17_07_2019/constructs/seq_10/seq_10_2_20_200_2/seq_10_2_20_200_2_mooda_result.csv	10044057.454071403	200	0.5002047747186683	[[0. 8. 0.]]	20_200	20	[412. 88. 609.22]	2	2	17613	10
158	data/processed/gc_codonusage_blocknumber_17_07_2019/constructs/seq_10/seq_10_2_20_200_3/seq_10_2_20_200_3_mooda_result.csv	9972026.061249949	200	0.4966175345237885	[[0. 8. 0.]]	20_200	20	[412. 88. 609.22]	3	2	17613	10
159	data/processed/gc_codonusage_blocknumber_17_07_2019/constructs/seq_10/seq_10_2_20_200_4/seq_10_2_20_200_4_mooda_result.csv	9993376.338758169	200	0.49768080111699686	[[0. 8. 0.]]	20_200	20	[412. 88. 609.22]	4	2	17613	10
160	data/processed/gc_codonusage_blocknumber_17_07_2019/constructs/seq_10/seq_10_3_20_200_0/seq_10_3_20_200_0_mooda_result.csv	9274557.869780669	200	0.47542637549173183	[[0. 8. 0.]]	20_200	20	[404.5 87. 610.47]	0	3	17499	10
161	data/processed/gc_codonusage_blocknumber_17_07_2019/constructs/seq_10/seq_10_3_20_200_1/seq_10_3_20_200_1_mooda_result.csv	9514513.39635058	200	0.48772682020059	[[0. 8. 0.]]	20_200	20	[404.5 87. 610.47]	1	3	17499	10
162	data/processed/gc_codonusage_blocknumber_17_07_2019/constructs/seq_10/seq_10_3_20_200_2/seq_10_3_20_200_2_mooda_result.csv	9357255.896302827	200	0.47966558813795995	[[0. 8. 0.]]	20_200	20	[404.5 87. 610.47]	2	3	17499	10
163	data/processed/gc_codonusage_blocknumber_17_07_2019/constructs/seq_10/seq_10_3_20_200_3/seq_10_3_20_200_3_mooda_result.csv	9445865.454254247	200	0.48420783387756894	[[0. 8. 0.]]	20_200	20	[404.5 87. 610.47]	3	3	17499	10
164	data/processed/gc_codonusage_blocknumber_17_07_2019/constructs/seq_10/seq_10_3_20_200_4/seq_10_3_20_200_4_mooda_result.csv	9578543.953633847	200	0.4910091131354466	[[0. 8. 0.]]	20_200	20	[404.5 87. 610.47]	4	3	17499	10
165	data/processed/gc_codonusage_blocknumber_17_07_2019/constructs/seq_10/seq_10_4_20_200_0/seq_10_4_20_200_0_mooda_result.csv	12536652.53036738	200	0.46957570493695683	[[0. 8. 0.]]	20_200	20	[531. 88. 628.48]	0	4	17675	10
166	data/processed/gc_codonusage_blocknumber_17_07_2019/constructs/seq_10/seq_10_4_20_200_1/seq_10_4_20_200_1_mooda_result.csv	12674820.61680062	200	0.47475096016793017	[[0. 8. 0.]]	20_200	20	[531. 88. 628.48]	1	4	17675	10
167	data/processed/gc_codonusage_blocknumber_17_07_2019/constructs/seq_10/seq_10_4_20_200_2/seq_10_4_20_200_2_mooda_result.csv	12547187.768598065	200	0.4699703152132542	[[0. 8. 0.]]	20_200	20	[531. 88. 628.48]	2	4	17675	10
168	data/processed/gc_codonusage_blocknumber_17_07_2019/constructs/seq_10/seq_10_4_20_200_3/seq_10_4_20_200_3_mooda_result.csv	12518574.915288627	200	0.46889858568015186	[[0. 8. 0.]]	20_200	20	[531. 88. 628.48]	3	4	17675	10
169	data/processed/gc_codonusage_blocknumber_17_07_2019/constructs/seq_10/seq_10_4_20_200_4/seq_10_4_20_200_4_mooda_result.csv	12516705.66725498	200	0.46882857070119516	[[0. 8. 0.]]	20_200	20	[531. 88. 628.48]	4	4	17675	10
170	data/processed/gc_codonusage_blocknumber_17_07_2019/constructs/seq_10/seq_10_5_20_200_0/seq_10_5_20_200_0_mooda_result.csv	8718778.68270627	200	0.47416323592271337	[[0. 8. 0.]]	20_200	20	[399. 85. 598.5]	0	5	17079	10
171	data/processed/gc_codonusage_blocknumber_17_07_2019/constructs/seq_10/seq_10_5_20_200_1/seq_10_5_20_200_1_mooda_result.csv	8991181.621863004	200	0.48897763410919454	[[0. 8. 0.]]	20_200	20	[399. 85. 598.5]	1	5	17079	10
172	data/processed/gc_codonusage_blocknumber_17_07_2019/constructs/seq_10/seq_10_5_20_200_2/seq_10_5_20_200_2_mooda_result.csv	8659306.7774347	200	0.47092890780448843	[[0. 8. 0.]]	20_200	20	[399. 85. 598.5]	2	5	17079	10
173	data/processed/gc_codonusage_blocknumber_17_07_2019/constructs/seq_10/seq_10_5_20_200_3/seq_10_5_20_200_3_mooda_result.csv	8965040.84726859	200	0.4875559906976238	[[0. 8. 0.]]	20_200	20	[399. 85. 598.5]	3	5	17079	10
174	data/processed/gc_codonusage_blocknumber_17_07_2019/constructs/seq_10/seq_10_5_20_200_4/seq_10_5_20_200_4_mooda_result.csv	8794367.845965452	200	0.4782740871733313	[[0. 8. 0.]]	20_200	20	[399. 85. 598.5]	4	5	17079	10
175	data/processed/gc_codonusage_blocknumber_17_07_2019/constructs/seq_10/seq_10_6_20_200_0/seq_10_6_20_200_0_mooda_result.csv	9371319.79484582	200	0.4536892172444462	[[0. 8. 0.]]	20_200	20	[434. 86. 610.18]	0	6	17264	10
176	data/processed/gc_codonusage_blocknumber_17_07_2019/constructs/seq_10/seq_10_6_20_200_1/seq_10_6_20_200_1_mooda_result.csv	9934015.57513721	200	0.480930738577179	[[0. 8. 0.]]	20_200	20	[434. 86. 610.18]	1	6	17264	10
177	data/processed/gc_codonusage_blocknumber_17_07_2019/constructs/seq_10/seq_10_6_20_200_2/seq_10_6_20_200_2_mooda_result.csv	9698286.076161295	200	0.4695184792355835	[[0. 8. 0.]]	20_200	20	[434. 86. 610.18]	2	6	17264	10
178	data/processed/gc_codonusage_blocknumber_17_07_2019/constructs/seq_10/seq_10_6_20_200_3/seq_10_6_20_200_3_mooda_result.csv	9675527.250309778	200	0.4684166670989775	[[0. 8. 0.]]	20_200	20	[434. 86. 610.18]	3	6	17264	10
179	data/processed/gc_codonusage_blocknumber_17_07_2019/constructs/seq_10/seq_10_6_20_200_4/seq_10_6_20_200_4_mooda_result.csv	9756926.043391034	200	0.47235738788603127	[[0. 8. 0.]]	20_200	20	[434. 86. 610.18]	4	6	17264	10
180	data/processed/gc_codonusage_blocknumber_17_07_2019/constructs/seq_10/seq_10_7_20_200_0/seq_10_7_20_200_0_mooda_result.csv	11046306.117786184	200	0.48982373182370753	[[0. 8. 0.]]	20_200	20	[465.5 87. 613.24]	0	7	17491	10
181	data/processed/gc_codonusage_blocknumber_17_07_2019/constructs/seq_10/seq_10_7_20_200_1/seq_10_7_20_200_1_mooda_result.csv	10781107.257875836	200	0.47806408168803727	[[0. 8. 0.]]	20_200	20	[465.5 87. 613.24]	1	7	17491	10
182	data/processed/gc_codonusage_blocknumber_17_07_2019/constructs/seq_10/seq_10_7_20_200_2/seq_10_7_20_200_2_mooda_result.csv	10931207.853144662	200	0.4847199567778244	[[0. 8. 0.]]	20_200	20	[465.5 87. 613.24]	2	7	17491	10
183	data/processed/gc_codonusage_blocknumber_17_07_2019/constructs/seq_10/seq_10_7_20_200_3/seq_10_7_20_200_3_mooda_result.csv	10769678.324145615	200	0.4775572911907607	[[0. 8. 0.]]	20_200	20	[465.5 87. 613.24]	3	7	17491	10
184	data/processed/gc_codonusage_blocknumber_17_07_2019/constructs/seq_10/seq_10_7_20_200_4/seq_10_7_20_200_4_mooda_result.csv	10933789.115848692	200	0.4848344170975932	[[0. 8. 0.]]	20_200	20	[465.5 87. 613.24]	4	7	17491	10
185	data/processed/gc_codonusage_blocknumber_17_07_2019/constructs/seq_10/seq_10_8_20_200_0/seq_10_8_20_200_0_mooda_result.csv	12871055.716242356	200	0.4929857065605539	[[0. 8. 0.]]	20_200	20	[528. 87. 625.92]	0	8	17561	10
186	data/processed/gc_codonusage_blocknumber_17_07_2019/constructs/seq_10/seq_10_8_20_200_1/seq_10_8_20_200_1_mooda_result.csv	12697198.128720827	200	0.48632663309255114	[[0. 8. 0.]]	20_200	20	[528. 87. 625.92]	1	8	17561	10
187	data/processed/gc_codonusage_blocknumber_17_07_2019/constructs/seq_10/seq_10_8_20_200_2/seq_10_8_20_200_2_mooda_result.csv	13042081.875269791	200	0.4995363309776388	[[0. 8. 0.]]	20_200	20	[528. 87. 625.92]	2	8	17561	10
188	data/processed/gc_codonusage_blocknumber_17_07_2019/constructs/seq_10/seq_10_8_20_200_3/seq_10_8_20_200_3_mooda_result.csv	12923624.38039733	200	0.4949991855332756	[[0. 8. 0.]]	20_200	20	[528. 87. 625.92]	3	8	17561	10
189	data/processed/gc_codonusage_blocknumber_17_07_2019/constructs/seq_10/seq_10_8_20_200_4/seq_10_8_20_200_4_mooda_result.csv	12800985.88822897	200	0.49030190000782764	[[0. 8. 0.]]	20_200	20	[528. 87. 625.92]	4	8	17561	10
190	data/processed/gc_codonusage_blocknumber_17_07_2019/constructs/seq_10/seq_10_9_20_200_0/seq_10_9_20_200_0_mooda_result.csv	10188001.381030722	200	0.47832183353201213	[[0. 8. 0.]]	20_200	20	[430.5 87. 626.28]	0	9	17592	10
191	data/processed/gc_codonusage_blocknumber_17_07_2019/constructs/seq_10/seq_10_9_20_200_1/seq_10_9_20_200_1_mooda_result.csv	10128122.01897166	200	0.4755105258790561	[[0. 8. 0.]]	20_200	20	[430.5 87. 626.28]	1	9	17592	10
192	data/processed/gc_codonusage_blocknumber_17_07_2019/constructs/seq_10/seq_10_9_20_200_2/seq_10_9_20_200_2_mooda_result.csv	10032650.111777022	200	0.47102816511051876	[[0. 8. 0.]]	20_200	20	[430.5 87. 626.28]	2	9	17592	10
193	data/processed/gc_codonusage_blocknumber_17_07_2019/constructs/seq_10/seq_10_9_20_200_3/seq_10_9_20_200_3_mooda_result.csv	10259462.787030945	200	0.48167691265562174	[[0. 8. 0.]]	20_200	20	[430.5 87. 626.28]	3	9	17592	10
194	data/processed/gc_codonusage_blocknumber_17_07_2019/constructs/seq_10/seq_10_9_20_200_4/seq_10_9_20_200_4_mooda_result.csv	10279282.757978253	200	0.482607450892662	[[0. 8. 0.]]	20_200	20	[430.5 87. 626.28]	4	9	17592	10
195	data/processed/gc_codonusage_blocknumber_17_07_2019/constructs/seq_10/seq_10_10_20_200_0/seq_10_10_20_200_0_mooda_result.csv	9774696.7403197	200	0.4662925752166867	[[0. 8. 0.]]	20_200	20	[434.5 87. 610.7]	0	10	17553	10
196	data/processed/gc_codonusage_blocknumber_17_07_2019/constructs/seq_10/seq_10_10_20_200_1/seq_10_10_20_200_1_mooda_result.csv	9797356.873880707	200	0.4673735552525512	[[0. 8. 0.]]	20_200	20	[434.5 87. 610.7]	1	10	17553	10
197	data/processed/gc_codonusage_blocknumber_17_07_2019/constructs/seq_10/seq_10_10_20_200_2/seq_10_10_20_200_2_mooda_result.csv	9776994.208311768	200	0.4664021737336494	[[0. 8. 0.]]	20_200	20	[434.5 87. 610.7]	2	10	17553	10
198	data/processed/gc_codonusage_blocknumber_17_07_2019/constructs/seq_10/seq_10_10_20_200_3/seq_10_10_20_200_3_mooda_result.csv	9905584.511330165	200	0.4725364513624386	[[0. 8. 0.]]	20_200	20	[434.5 87. 610.7]	3	10	17553	10
199	data/processed/gc_codonusage_blocknumber_17_07_2019/constructs/seq_10/seq_10_10_20_200_4/seq_10_10_20_200_4_mooda_result.csv	10042345.23616359	200	0.4790604911628788	[[0. 8. 0.]]	20_200	20	[434.5 87. 610.7]	4	10	17553	10
