## Supplementary Tables for "Design and assembly of DNA molecules using multi-objective optimisation": archive_gc_codonusage_blocknumber_seq_20_hypervolume.csv

	filename	hypervolume	iterations	normalised_hypervolume	null_point	parameter_setting	population_size	reference_points	run	sequence_id	sequence_length	transcription_units
0	data/processed/gc_codonusage_blocknumber_17_07_2019/constructs/seq_20/seq_20_1_10_100_0/seq_20_1_10_100_0_mooda_result.csv	77452102.26123178	100	0.4320524224336163	[[ 0. 17. 0.]]	10_100	10	[ 926.5 174. 1232.4]	0	1	34837	20
1	data/processed/gc_codonusage_blocknumber_17_07_2019/constructs/seq_20/seq_20_1_10_100_1/seq_20_1_10_100_1_mooda_result.csv	76993405.15873222	100	0.42949366433006236	[[ 0. 17. 0.]]	10_100	10	[ 926.5 174. 1232.4]	1	1	34837	20
2	data/processed/gc_codonusage_blocknumber_17_07_2019/constructs/seq_20/seq_20_1_10_100_2/seq_20_1_10_100_2_mooda_result.csv	77271333.16063413	100	0.4310440349846748	[[ 0. 17. 0.]]	10_100	10	[ 926.5 174. 1232.4]	2	1	34837	20
3	data/processed/gc_codonusage_blocknumber_17_07_2019/constructs/seq_20/seq_20_1_10_100_3/seq_20_1_10_100_3_mooda_result.csv	76805164.79279162	100	0.42844359979043095	[[ 0. 17. 0.]]	10_100	10	[ 926.5 174. 1232.4]	3	1	34837	20
4	data/processed/gc_codonusage_blocknumber_17_07_2019/constructs/seq_20/seq_20_1_10_100_4/seq_20_1_10_100_4_mooda_result.csv	76974901.7859472	100	0.42939044664065745	[[ 0. 17. 0.]]	10_100	10	[ 926.5 174. 1232.4]	4	1	34837	20
5	data/processed/gc_codonusage_blocknumber_17_07_2019/constructs/seq_20/seq_20_2_10_100_0/seq_20_2_10_100_0_mooda_result.csv	61814844.66716714	100	0.4276596118288804	[[ 0. 17. 0.]]	10_100	10	[ 759.5 174. 1212.18]	0	2	34997	20
6	data/processed/gc_codonusage_blocknumber_17_07_2019/constructs/seq_20/seq_20_2_10_100_1/seq_20_2_10_100_1_mooda_result.csv	62078556.54396263	100	0.42948407518347204	[[ 0. 17. 0.]]	10_100	10	[ 759.5 174. 1212.18]	1	2	34997	20
7	data/processed/gc_codonusage_blocknumber_17_07_2019/constructs/seq_20/seq_20_2_10_100_2/seq_20_2_10_100_2_mooda_result.csv	62018079.90977103	100	0.42906567384246164	[[ 0. 17. 0.]]	10_100	10	[ 759.5 174. 1212.18]	2	2	34997	20
8	data/processed/gc_codonusage_blocknumber_17_07_2019/constructs/seq_20/seq_20_2_10_100_3/seq_20_2_10_100_3_mooda_result.csv	60025512.816158146	100	0.4152803044156563	[[ 0. 17. 0.]]	10_100	10	[ 759.5 174. 1212.18]	3	2	34997	20
9	data/processed/gc_codonusage_blocknumber_17_07_2019/constructs/seq_20/seq_20_2_10_100_4/seq_20_2_10_100_4_mooda_result.csv	62163792.83600696	100	0.43007377365745003	[[ 0. 17. 0.]]	10_100	10	[ 759.5 174. 1212.18]	4	2	34997	20
10	data/processed/gc_codonusage_blocknumber_17_07_2019/constructs/seq_20/seq_20_3_10_100_0/seq_20_3_10_100_0_mooda_result.csv	70568080.88009247	100	0.41832693977609253	[[ 0. 17. 0.]]	10_100	10	[ 871.5 175. 1225.09]	0	3	35010	20
11	data/processed/gc_codonusage_blocknumber_17_07_2019/constructs/seq_20/seq_20_3_10_100_1/seq_20_3_10_100_1_mooda_result.csv	69680671.5848048	100	0.41306638556806	[[ 0. 17. 0.]]	10_100	10	[ 871.5 175. 1225.09]	1	3	35010	20
12	data/processed/gc_codonusage_blocknumber_17_07_2019/constructs/seq_20/seq_20_3_10_100_2/seq_20_3_10_100_2_mooda_result.csv	72110953.92991698	100	0.4274730771422593	[[ 0. 17. 0.]]	10_100	10	[ 871.5 175. 1225.09]	2	3	35010	20
13	data/processed/gc_codonusage_blocknumber_17_07_2019/constructs/seq_20/seq_20_3_10_100_3/seq_20_3_10_100_3_mooda_result.csv	69694112.82463677	100	0.41314606511518076	[[ 0. 17. 0.]]	10_100	10	[ 871.5 175. 1225.09]	3	3	35010	20
14	data/processed/gc_codonusage_blocknumber_17_07_2019/constructs/seq_20/seq_20_3_10_100_4/seq_20_3_10_100_4_mooda_result.csv	70892381.08017749	100	0.4202493884041182	[[ 0. 17. 0.]]	10_100	10	[ 871.5 175. 1225.09]	4	3	35010	20
15	data/processed/gc_codonusage_blocknumber_17_07_2019/constructs/seq_20/seq_20_4_10_100_0/seq_20_4_10_100_0_mooda_result.csv	86402406.82106327	100	0.426311362226582	[[ 0. 17. 0.]]	10_100	10	[1056.5 175. 1214.15]	0	4	35007	20
16	data/processed/gc_codonusage_blocknumber_17_07_2019/constructs/seq_20/seq_20_4_10_100_1/seq_20_4_10_100_1_mooda_result.csv	87161504.6693892	100	0.43005676758841743	[[ 0. 17. 0.]]	10_100	10	[1056.5 175. 1214.15]	1	4	35007	20
17	data/processed/gc_codonusage_blocknumber_17_07_2019/constructs/seq_20/seq_20_4_10_100_2/seq_20_4_10_100_2_mooda_result.csv	87328830.67790385	100	0.43088235776871814	[[ 0. 17. 0.]]	10_100	10	[1056.5 175. 1214.15]	2	4	35007	20
18	data/processed/gc_codonusage_blocknumber_17_07_2019/constructs/seq_20/seq_20_4_10_100_3/seq_20_4_10_100_3_mooda_result.csv	87228955.6433997	100	0.4303895721672699	[[ 0. 17. 0.]]	10_100	10	[1056.5 175. 1214.15]	3	4	35007	20
19	data/processed/gc_codonusage_blocknumber_17_07_2019/constructs/seq_20/seq_20_4_10_100_4/seq_20_4_10_100_4_mooda_result.csv	85435532.24085215	100	0.4215407819319186	[[ 0. 17. 0.]]	10_100	10	[1056.5 175. 1214.15]	4	4	35007	20
20	data/processed/gc_codonusage_blocknumber_17_07_2019/constructs/seq_20/seq_20_5_10_100_0/seq_20_5_10_100_0_mooda_result.csv	73138180.35540375	100	0.42637603938363217	[[ 0. 17. 0.]]	10_100	10	[ 886.5 175. 1224.66]	0	5	35106	20
21	data/processed/gc_codonusage_blocknumber_17_07_2019/constructs/seq_20/seq_20_5_10_100_1/seq_20_5_10_100_1_mooda_result.csv	73504291.98042248	100	0.4285103722845772	[[ 0. 17. 0.]]	10_100	10	[ 886.5 175. 1224.66]	1	5	35106	20
22	data/processed/gc_codonusage_blocknumber_17_07_2019/constructs/seq_20/seq_20_5_10_100_2/seq_20_5_10_100_2_mooda_result.csv	74725933.71442072	100	0.4356322170113231	[[ 0. 17. 0.]]	10_100	10	[ 886.5 175. 1224.66]	2	5	35106	20
23	data/processed/gc_codonusage_blocknumber_17_07_2019/constructs/seq_20/seq_20_5_10_100_3/seq_20_5_10_100_3_mooda_result.csv	73425936.59375076	100	0.42805358132708937	[[ 0. 17. 0.]]	10_100	10	[ 886.5 175. 1224.66]	3	5	35106	20
24	data/processed/gc_codonusage_blocknumber_17_07_2019/constructs/seq_20/seq_20_5_10_100_4/seq_20_5_10_100_4_mooda_result.csv	72981348.41929026	100	0.42546175112209766	[[ 0. 17. 0.]]	10_100	10	[ 886.5 175. 1224.66]	4	5	35106	20
25	data/processed/gc_codonusage_blocknumber_17_07_2019/constructs/seq_20/seq_20_6_10_100_0/seq_20_6_10_100_0_mooda_result.csv	78334936.25827889	100	0.4153559731346914	[[ 0. 17. 0.]]	10_100	10	[1005.5 172. 1210.1]	0	6	34574	20
26	data/processed/gc_codonusage_blocknumber_17_07_2019/constructs/seq_20/seq_20_6_10_100_1/seq_20_6_10_100_1_mooda_result.csv	77913715.66871756	100	0.41312253175797586	[[ 0. 17. 0.]]	10_100	10	[1005.5 172. 1210.1]	1	6	34574	20
27	data/processed/gc_codonusage_blocknumber_17_07_2019/constructs/seq_20/seq_20_6_10_100_2/seq_20_6_10_100_2_mooda_result.csv	80646042.79547733	100	0.4276101722267926	[[ 0. 17. 0.]]	10_100	10	[1005.5 172. 1210.1]	2	6	34574	20
28	data/processed/gc_codonusage_blocknumber_17_07_2019/constructs/seq_20/seq_20_6_10_100_3/seq_20_6_10_100_3_mooda_result.csv	79433664.56648052	100	0.4211817692285191	[[ 0. 17. 0.]]	10_100	10	[1005.5 172. 1210.1]	3	6	34574	20
29	data/processed/gc_codonusage_blocknumber_17_07_2019/constructs/seq_20/seq_20_6_10_100_4/seq_20_6_10_100_4_mooda_result.csv	79602396.49359456	100	0.4220764379055225	[[ 0. 17. 0.]]	10_100	10	[1005.5 172. 1210.1]	4	6	34574	20
30	data/processed/gc_codonusage_blocknumber_17_07_2019/constructs/seq_20/seq_20_7_10_100_0/seq_20_7_10_100_0_mooda_result.csv	81898243.33087514	100	0.4167124599387932	[[ 0. 17. 0.]]	10_100	10	[1011. 174. 1238.19]	0	7	34895	20
31	data/processed/gc_codonusage_blocknumber_17_07_2019/constructs/seq_20/seq_20_7_10_100_1/seq_20_7_10_100_1_mooda_result.csv	80797087.35759646	100	0.41110958745046144	[[ 0. 17. 0.]]	10_100	10	[1011. 174. 1238.19]	1	7	34895	20
32	data/processed/gc_codonusage_blocknumber_17_07_2019/constructs/seq_20/seq_20_7_10_100_2/seq_20_7_10_100_2_mooda_result.csv	82763130.08218956	100	0.4211131536661619	[[ 0. 17. 0.]]	10_100	10	[1011. 174. 1238.19]	2	7	34895	20
33	data/processed/gc_codonusage_blocknumber_17_07_2019/constructs/seq_20/seq_20_7_10_100_3/seq_20_7_10_100_3_mooda_result.csv	83252998.91728081	100	0.4236056912227186	[[ 0. 17. 0.]]	10_100	10	[1011. 174. 1238.19]	3	7	34895	20
34	data/processed/gc_codonusage_blocknumber_17_07_2019/constructs/seq_20/seq_20_7_10_100_4/seq_20_7_10_100_4_mooda_result.csv	81450751.92742646	100	0.41443554610098116	[[ 0. 17. 0.]]	10_100	10	[1011. 174. 1238.19]	4	7	34895	20
35	data/processed/gc_codonusage_blocknumber_17_07_2019/constructs/seq_20/seq_20_8_10_100_0/seq_20_8_10_100_0_mooda_result.csv	68295221.3198283	100	0.42672618193885703	[[ 0. 17. 0.]]	10_100	10	[ 836.5 174. 1218.64]	0	8	34887	20
36	data/processed/gc_codonusage_blocknumber_17_07_2019/constructs/seq_20/seq_20_8_10_100_1/seq_20_8_10_100_1_mooda_result.csv	69804590.46616782	100	0.43615711020157544	[[ 0. 17. 0.]]	10_100	10	[ 836.5 174. 1218.64]	1	8	34887	20
37	data/processed/gc_codonusage_blocknumber_17_07_2019/constructs/seq_20/seq_20_8_10_100_2/seq_20_8_10_100_2_mooda_result.csv	69445239.39575893	100	0.43391179190129325	[[ 0. 17. 0.]]	10_100	10	[ 836.5 174. 1218.64]	2	8	34887	20
38	data/processed/gc_codonusage_blocknumber_17_07_2019/constructs/seq_20/seq_20_8_10_100_3/seq_20_8_10_100_3_mooda_result.csv	67823373.8651016	100	0.4237779571740501	[[ 0. 17. 0.]]	10_100	10	[ 836.5 174. 1218.64]	3	8	34887	20
39	data/processed/gc_codonusage_blocknumber_17_07_2019/constructs/seq_20/seq_20_8_10_100_4/seq_20_8_10_100_4_mooda_result.csv	68589468.04068692	100	0.4285647114481475	[[ 0. 17. 0.]]	10_100	10	[ 836.5 174. 1218.64]	4	8	34887	20
40	data/processed/gc_codonusage_blocknumber_17_07_2019/constructs/seq_20/seq_20_9_10_100_0/seq_20_9_10_100_0_mooda_result.csv	65544564.83693927	100	0.4273260682948235	[[ 0. 17. 0.]]	10_100	10	[ 818. 174. 1194.33]	0	9	34886	20
41	data/processed/gc_codonusage_blocknumber_17_07_2019/constructs/seq_20/seq_20_9_10_100_1/seq_20_9_10_100_1_mooda_result.csv	65147887.2313525	100	0.42473987854747064	[[ 0. 17. 0.]]	10_100	10	[ 818. 174. 1194.33]	1	9	34886	20
42	data/processed/gc_codonusage_blocknumber_17_07_2019/constructs/seq_20/seq_20_9_10_100_2/seq_20_9_10_100_2_mooda_result.csv	64476034.591206655	100	0.42035965040954243	[[ 0. 17. 0.]]	10_100	10	[ 818. 174. 1194.33]	2	9	34886	20
43	data/processed/gc_codonusage_blocknumber_17_07_2019/constructs/seq_20/seq_20_9_10_100_3/seq_20_9_10_100_3_mooda_result.csv	64652066.08596253	100	0.4215073099712044	[[ 0. 17. 0.]]	10_100	10	[ 818. 174. 1194.33]	3	9	34886	20
44	data/processed/gc_codonusage_blocknumber_17_07_2019/constructs/seq_20/seq_20_9_10_100_4/seq_20_9_10_100_4_mooda_result.csv	64687884.80919977	100	0.4217408346610149	[[ 0. 17. 0.]]	10_100	10	[ 818. 174. 1194.33]	4	9	34886	20
45	data/processed/gc_codonusage_blocknumber_17_07_2019/constructs/seq_20/seq_20_10_10_100_0/seq_20_10_10_100_0_mooda_result.csv	87065039.90713559	100	0.42194163922131517	[[ 0. 17. 0.]]	10_100	10	[1070. 174. 1228.31]	0	10	34979	20
46	data/processed/gc_codonusage_blocknumber_17_07_2019/constructs/seq_20/seq_20_10_10_100_1/seq_20_10_10_100_1_mooda_result.csv	87968185.15414332	100	0.42631853477415516	[[ 0. 17. 0.]]	10_100	10	[1070. 174. 1228.31]	1	10	34979	20
47	data/processed/gc_codonusage_blocknumber_17_07_2019/constructs/seq_20/seq_20_10_10_100_2/seq_20_10_10_100_2_mooda_result.csv	87070062.65856482	100	0.4219659808855895	[[ 0. 17. 0.]]	10_100	10	[1070. 174. 1228.31]	2	10	34979	20
48	data/processed/gc_codonusage_blocknumber_17_07_2019/constructs/seq_20/seq_20_10_10_100_3/seq_20_10_10_100_3_mooda_result.csv	88977392.19738929	100	0.4312094355834248	[[ 0. 17. 0.]]	10_100	10	[1070. 174. 1228.31]	3	10	34979	20
49	data/processed/gc_codonusage_blocknumber_17_07_2019/constructs/seq_20/seq_20_10_10_100_4/seq_20_10_10_100_4_mooda_result.csv	87709456.90043306	100	0.425064664982103	[[ 0. 17. 0.]]	10_100	10	[1070. 174. 1228.31]	4	10	34979	20
50	data/processed/gc_codonusage_blocknumber_17_07_2019/constructs/seq_20/seq_20_1_20_100_0/seq_20_1_20_100_0_mooda_result.csv	76123679.98871309	100	0.4246420611380552	[[ 0. 17. 0.]]	20_100	20	[ 926.5 174. 1232.4]	0	1	34837	20
51	data/processed/gc_codonusage_blocknumber_17_07_2019/constructs/seq_20/seq_20_1_20_100_1/seq_20_1_20_100_1_mooda_result.csv	77672546.15610404	100	0.4332821284843188	[[ 0. 17. 0.]]	20_100	20	[ 926.5 174. 1232.4]	1	1	34837	20
52	data/processed/gc_codonusage_blocknumber_17_07_2019/constructs/seq_20/seq_20_1_20_100_2/seq_20_1_20_100_2_mooda_result.csv	78723248.45686604	100	0.4391432795834804	[[ 0. 17. 0.]]	20_100	20	[ 926.5 174. 1232.4]	2	1	34837	20
53	data/processed/gc_codonusage_blocknumber_17_07_2019/constructs/seq_20/seq_20_1_20_100_3/seq_20_1_20_100_3_mooda_result.csv	77712781.17412613	100	0.4335065721920502	[[ 0. 17. 0.]]	20_100	20	[ 926.5 174. 1232.4]	3	1	34837	20
54	data/processed/gc_codonusage_blocknumber_17_07_2019/constructs/seq_20/seq_20_1_20_100_4/seq_20_1_20_100_4_mooda_result.csv	77162516.79785585	100	0.43043702275690854	[[ 0. 17. 0.]]	20_100	20	[ 926.5 174. 1232.4]	4	1	34837	20
55	data/processed/gc_codonusage_blocknumber_17_07_2019/constructs/seq_20/seq_20_2_20_100_0/seq_20_2_20_100_0_mooda_result.csv	62400300.22296648	100	0.43171002556176796	[[ 0. 17. 0.]]	20_100	20	[ 759.5 174. 1212.18]	0	2	34997	20
56	data/processed/gc_codonusage_blocknumber_17_07_2019/constructs/seq_20/seq_20_2_20_100_1/seq_20_2_20_100_1_mooda_result.csv	62771427.53122626	100	0.43427763147332626	[[ 0. 17. 0.]]	20_100	20	[ 759.5 174. 1212.18]	1	2	34997	20
57	data/processed/gc_codonusage_blocknumber_17_07_2019/constructs/seq_20/seq_20_2_20_100_2/seq_20_2_20_100_2_mooda_result.csv	61904565.668265544	100	0.42828033729877746	[[ 0. 17. 0.]]	20_100	20	[ 759.5 174. 1212.18]	2	2	34997	20
58	data/processed/gc_codonusage_blocknumber_17_07_2019/constructs/seq_20/seq_20_2_20_100_3/seq_20_2_20_100_3_mooda_result.csv	61995013.471840866	100	0.4289060910764674	[[ 0. 17. 0.]]	20_100	20	[ 759.5 174. 1212.18]	3	2	34997	20
59	data/processed/gc_codonusage_blocknumber_17_07_2019/constructs/seq_20/seq_20_2_20_100_4/seq_20_2_20_100_4_mooda_result.csv	62043411.89079563	100	0.4292409305341215	[[ 0. 17. 0.]]	20_100	20	[ 759.5 174. 1212.18]	4	2	34997	20
60	data/processed/gc_codonusage_blocknumber_17_07_2019/constructs/seq_20/seq_20_3_20_100_0/seq_20_3_20_100_0_mooda_result.csv	71641551.89818722	100	0.42469046617977835	[[ 0. 17. 0.]]	20_100	20	[ 871.5 175. 1225.09]	0	3	35010	20
61	data/processed/gc_codonusage_blocknumber_17_07_2019/constructs/seq_20/seq_20_3_20_100_1/seq_20_3_20_100_1_mooda_result.csv	71649336.84323981	100	0.42473661526304035	[[ 0. 17. 0.]]	20_100	20	[ 871.5 175. 1225.09]	1	3	35010	20
62	data/processed/gc_codonusage_blocknumber_17_07_2019/constructs/seq_20/seq_20_3_20_100_2/seq_20_3_20_100_2_mooda_result.csv	70773141.271791	100	0.41954253590763946	[[ 0. 17. 0.]]	20_100	20	[ 871.5 175. 1225.09]	2	3	35010	20
63	data/processed/gc_codonusage_blocknumber_17_07_2019/constructs/seq_20/seq_20_3_20_100_3/seq_20_3_20_100_3_mooda_result.csv	71514463.93241197	100	0.4239370898778853	[[ 0. 17. 0.]]	20_100	20	[ 871.5 175. 1225.09]	3	3	35010	20
64	data/processed/gc_codonusage_blocknumber_17_07_2019/constructs/seq_20/seq_20_3_20_100_4/seq_20_3_20_100_4_mooda_result.csv	71387816.27021188	100	0.42318632369156967	[[ 0. 17. 0.]]	20_100	20	[ 871.5 175. 1225.09]	4	3	35010	20
65	data/processed/gc_codonusage_blocknumber_17_07_2019/constructs/seq_20/seq_20_4_20_100_0/seq_20_4_20_100_0_mooda_result.csv	87150157.09808986	100	0.430000778423803	[[ 0. 17. 0.]]	20_100	20	[1056.5 175. 1214.15]	0	4	35007	20
66	data/processed/gc_codonusage_blocknumber_17_07_2019/constructs/seq_20/seq_20_4_20_100_1/seq_20_4_20_100_1_mooda_result.csv	87392962.53333841	100	0.4311987857440296	[[ 0. 17. 0.]]	20_100	20	[1056.5 175. 1214.15]	1	4	35007	20
67	data/processed/gc_codonusage_blocknumber_17_07_2019/constructs/seq_20/seq_20_4_20_100_2/seq_20_4_20_100_2_mooda_result.csv	85697183.55285886	100	0.42283177521965143	[[ 0. 17. 0.]]	20_100	20	[1056.5 175. 1214.15]	2	4	35007	20
68	data/processed/gc_codonusage_blocknumber_17_07_2019/constructs/seq_20/seq_20_4_20_100_3/seq_20_4_20_100_3_mooda_result.csv	88440390.46462071	100	0.43636681803211014	[[ 0. 17. 0.]]	20_100	20	[1056.5 175. 1214.15]	3	4	35007	20
69	data/processed/gc_codonusage_blocknumber_17_07_2019/constructs/seq_20/seq_20_4_20_100_4/seq_20_4_20_100_4_mooda_result.csv	87535913.63555136	100	0.43190410960430586	[[ 0. 17. 0.]]	20_100	20	[1056.5 175. 1214.15]	4	4	35007	20
70	data/processed/gc_codonusage_blocknumber_17_07_2019/constructs/seq_20/seq_20_5_20_100_0/seq_20_5_20_100_0_mooda_result.csv	75072435.28074591	100	0.4376522285124575	[[ 0. 17. 0.]]	20_100	20	[ 886.5 175. 1224.66]	0	5	35106	20
71	data/processed/gc_codonusage_blocknumber_17_07_2019/constructs/seq_20/seq_20_5_20_100_1/seq_20_5_20_100_1_mooda_result.csv	75952655.21695015	100	0.44278367543062724	[[ 0. 17. 0.]]	20_100	20	[ 886.5 175. 1224.66]	1	5	35106	20
72	data/processed/gc_codonusage_blocknumber_17_07_2019/constructs/seq_20/seq_20_5_20_100_2/seq_20_5_20_100_2_mooda_result.csv	75234756.4911578	100	0.4385985177756996	[[ 0. 17. 0.]]	20_100	20	[ 886.5 175. 1224.66]	2	5	35106	20
73	data/processed/gc_codonusage_blocknumber_17_07_2019/constructs/seq_20/seq_20_5_20_100_3/seq_20_5_20_100_3_mooda_result.csv	73843794.62821805	100	0.4304895819617105	[[ 0. 17. 0.]]	20_100	20	[ 886.5 175. 1224.66]	3	5	35106	20
74	data/processed/gc_codonusage_blocknumber_17_07_2019/constructs/seq_20/seq_20_5_20_100_4/seq_20_5_20_100_4_mooda_result.csv	73879530.74032621	100	0.4306979139419375	[[ 0. 17. 0.]]	20_100	20	[ 886.5 175. 1224.66]	4	5	35106	20
75	data/processed/gc_codonusage_blocknumber_17_07_2019/constructs/seq_20/seq_20_6_20_100_0/seq_20_6_20_100_0_mooda_result.csv	80567175.81470011	100	0.4271919951896541	[[ 0. 17. 0.]]	20_100	20	[1005.5 172. 1210.1]	0	6	34574	20
76	data/processed/gc_codonusage_blocknumber_17_07_2019/constructs/seq_20/seq_20_6_20_100_1/seq_20_6_20_100_1_mooda_result.csv	79690601.12221587	100	0.42254412602918673	[[ 0. 17. 0.]]	20_100	20	[1005.5 172. 1210.1]	1	6	34574	20
77	data/processed/gc_codonusage_blocknumber_17_07_2019/constructs/seq_20/seq_20_6_20_100_2/seq_20_6_20_100_2_mooda_result.csv	79653273.842878	100	0.42234620529069616	[[ 0. 17. 0.]]	20_100	20	[1005.5 172. 1210.1]	2	6	34574	20
78	data/processed/gc_codonusage_blocknumber_17_07_2019/constructs/seq_20/seq_20_6_20_100_3/seq_20_6_20_100_3_mooda_result.csv	79501169.10447258	100	0.4215396990923573	[[ 0. 17. 0.]]	20_100	20	[1005.5 172. 1210.1]	3	6	34574	20
79	data/processed/gc_codonusage_blocknumber_17_07_2019/constructs/seq_20/seq_20_6_20_100_4/seq_20_6_20_100_4_mooda_result.csv	79496509.25567898	100	0.4215149911379914	[[ 0. 17. 0.]]	20_100	20	[1005.5 172. 1210.1]	4	6	34574	20
80	data/processed/gc_codonusage_blocknumber_17_07_2019/constructs/seq_20/seq_20_7_20_100_0/seq_20_7_20_100_0_mooda_result.csv	82945976.20127608	100	0.4220435064182591	[[ 0. 17. 0.]]	20_100	20	[1011. 174. 1238.19]	0	7	34895	20
81	data/processed/gc_codonusage_blocknumber_17_07_2019/constructs/seq_20/seq_20_7_20_100_1/seq_20_7_20_100_1_mooda_result.csv	83752047.6481602	100	0.42614493768047124	[[ 0. 17. 0.]]	20_100	20	[1011. 174. 1238.19]	1	7	34895	20
82	data/processed/gc_codonusage_blocknumber_17_07_2019/constructs/seq_20/seq_20_7_20_100_2/seq_20_7_20_100_2_mooda_result.csv	83870672.25714736	100	0.4267485202557483	[[ 0. 17. 0.]]	20_100	20	[1011. 174. 1238.19]	2	7	34895	20
83	data/processed/gc_codonusage_blocknumber_17_07_2019/constructs/seq_20/seq_20_7_20_100_3/seq_20_7_20_100_3_mooda_result.csv	82533887.06368525	100	0.41994672544646516	[[ 0. 17. 0.]]	20_100	20	[1011. 174. 1238.19]	3	7	34895	20
84	data/processed/gc_codonusage_blocknumber_17_07_2019/constructs/seq_20/seq_20_7_20_100_4/seq_20_7_20_100_4_mooda_result.csv	82518886.94665486	100	0.41987040225059574	[[ 0. 17. 0.]]	20_100	20	[1011. 174. 1238.19]	4	7	34895	20
85	data/processed/gc_codonusage_blocknumber_17_07_2019/constructs/seq_20/seq_20_8_20_100_0/seq_20_8_20_100_0_mooda_result.csv	68172853.89629285	100	0.42596159867183103	[[ 0. 17. 0.]]	20_100	20	[ 836.5 174. 1218.64]	0	8	34887	20
86	data/processed/gc_codonusage_blocknumber_17_07_2019/constructs/seq_20/seq_20_8_20_100_1/seq_20_8_20_100_1_mooda_result.csv	68872706.41510954	100	0.43033445796569547	[[ 0. 17. 0.]]	20_100	20	[ 836.5 174. 1218.64]	1	8	34887	20
87	data/processed/gc_codonusage_blocknumber_17_07_2019/constructs/seq_20/seq_20_8_20_100_2/seq_20_8_20_100_2_mooda_result.csv	68541177.51688677	100	0.4282629797830788	[[ 0. 17. 0.]]	20_100	20	[ 836.5 174. 1218.64]	2	8	34887	20
88	data/processed/gc_codonusage_blocknumber_17_07_2019/constructs/seq_20/seq_20_8_20_100_3/seq_20_8_20_100_3_mooda_result.csv	68994127.20684914	100	0.4310931264327671	[[ 0. 17. 0.]]	20_100	20	[ 836.5 174. 1218.64]	3	8	34887	20
89	data/processed/gc_codonusage_blocknumber_17_07_2019/constructs/seq_20/seq_20_8_20_100_4/seq_20_8_20_100_4_mooda_result.csv	68551113.99296568	100	0.42832506545199	[[ 0. 17. 0.]]	20_100	20	[ 836.5 174. 1218.64]	4	8	34887	20
90	data/processed/gc_codonusage_blocknumber_17_07_2019/constructs/seq_20/seq_20_9_20_100_0/seq_20_9_20_100_0_mooda_result.csv	66510065.86469953	100	0.4336207741816323	[[ 0. 17. 0.]]	20_100	20	[ 818. 174. 1194.33]	0	9	34886	20
91	data/processed/gc_codonusage_blocknumber_17_07_2019/constructs/seq_20/seq_20_9_20_100_1/seq_20_9_20_100_1_mooda_result.csv	65079588.127558984	100	0.42429459391456853	[[ 0. 17. 0.]]	20_100	20	[ 818. 174. 1194.33]	1	9	34886	20
92	data/processed/gc_codonusage_blocknumber_17_07_2019/constructs/seq_20/seq_20_9_20_100_2/seq_20_9_20_100_2_mooda_result.csv	65991901.06513002	100	0.43024253333008844	[[ 0. 17. 0.]]	20_100	20	[ 818. 174. 1194.33]	2	9	34886	20
93	data/processed/gc_codonusage_blocknumber_17_07_2019/constructs/seq_20/seq_20_9_20_100_3/seq_20_9_20_100_3_mooda_result.csv	66228151.21228404	100	0.43178279600127345	[[ 0. 17. 0.]]	20_100	20	[ 818. 174. 1194.33]	3	9	34886	20
94	data/processed/gc_codonusage_blocknumber_17_07_2019/constructs/seq_20/seq_20_9_20_100_4/seq_20_9_20_100_4_mooda_result.csv	64876501.296782956	100	0.42297054367281506	[[ 0. 17. 0.]]	20_100	20	[ 818. 174. 1194.33]	4	9	34886	20
95	data/processed/gc_codonusage_blocknumber_17_07_2019/constructs/seq_20/seq_20_10_20_100_0/seq_20_10_20_100_0_mooda_result.csv	89334796.93628058	100	0.4329415193400521	[[ 0. 17. 0.]]	20_100	20	[1070. 174. 1228.31]	0	10	34979	20
96	data/processed/gc_codonusage_blocknumber_17_07_2019/constructs/seq_20/seq_20_10_20_100_1/seq_20_10_20_100_1_mooda_result.csv	90080166.58153595	100	0.4365537900089717	[[ 0. 17. 0.]]	20_100	20	[1070. 174. 1228.31]	1	10	34979	20
97	data/processed/gc_codonusage_blocknumber_17_07_2019/constructs/seq_20/seq_20_10_20_100_2/seq_20_10_20_100_2_mooda_result.csv	89544797.22100976	100	0.4339592397071487	[[ 0. 17. 0.]]	20_100	20	[1070. 174. 1228.31]	2	10	34979	20
98	data/processed/gc_codonusage_blocknumber_17_07_2019/constructs/seq_20/seq_20_10_20_100_3/seq_20_10_20_100_3_mooda_result.csv	89000355.33260608	100	0.4313207213868353	[[ 0. 17. 0.]]	20_100	20	[1070. 174. 1228.31]	3	10	34979	20
99	data/processed/gc_codonusage_blocknumber_17_07_2019/constructs/seq_20/seq_20_10_20_100_4/seq_20_10_20_100_4_mooda_result.csv	89750525.96298082	100	0.4349562589781994	[[ 0. 17. 0.]]	20_100	20	[1070. 174. 1228.31]	4	10	34979	20
100	data/processed/gc_codonusage_blocknumber_17_07_2019/constructs/seq_20/seq_20_1_10_200_0/seq_20_1_10_200_0_mooda_result.csv	79996691.18446487	200	0.4462469475179393	[[ 0. 17. 0.]]	10_200	10	[ 926.5 174. 1232.4]	0	1	34837	20
101	data/processed/gc_codonusage_blocknumber_17_07_2019/constructs/seq_20/seq_20_1_10_200_1/seq_20_1_10_200_1_mooda_result.csv	79298935.11064555	200	0.44235464255577556	[[ 0. 17. 0.]]	10_200	10	[ 926.5 174. 1232.4]	1	1	34837	20
102	data/processed/gc_codonusage_blocknumber_17_07_2019/constructs/seq_20/seq_20_1_10_200_2/seq_20_1_10_200_2_mooda_result.csv	78668160.54721224	200	0.4388359817294796	[[ 0. 17. 0.]]	10_200	10	[ 926.5 174. 1232.4]	2	1	34837	20
103	data/processed/gc_codonusage_blocknumber_17_07_2019/constructs/seq_20/seq_20_1_10_200_3/seq_20_1_10_200_3_mooda_result.csv	79599968.89033307	200	0.44403390457644565	[[ 0. 17. 0.]]	10_200	10	[ 926.5 174. 1232.4]	3	1	34837	20
104	data/processed/gc_codonusage_blocknumber_17_07_2019/constructs/seq_20/seq_20_1_10_200_4/seq_20_1_10_200_4_mooda_result.csv	80742621.3708011	200	0.45040798297809936	[[ 0. 17. 0.]]	10_200	10	[ 926.5 174. 1232.4]	4	1	34837	20
105	data/processed/gc_codonusage_blocknumber_17_07_2019/constructs/seq_20/seq_20_2_10_200_0/seq_20_2_10_200_0_mooda_result.csv	63845812.852962025	200	0.44171065524168024	[[ 0. 17. 0.]]	10_200	10	[ 759.5 174. 1212.18]	0	2	34997	20
106	data/processed/gc_codonusage_blocknumber_17_07_2019/constructs/seq_20/seq_20_2_10_200_1/seq_20_2_10_200_1_mooda_result.csv	64677184.59365876	200	0.4474624146746488	[[ 0. 17. 0.]]	10_200	10	[ 759.5 174. 1212.18]	1	2	34997	20
107	data/processed/gc_codonusage_blocknumber_17_07_2019/constructs/seq_20/seq_20_2_10_200_2/seq_20_2_10_200_2_mooda_result.csv	64053201.2607982	200	0.4431454504995277	[[ 0. 17. 0.]]	10_200	10	[ 759.5 174. 1212.18]	2	2	34997	20
108	data/processed/gc_codonusage_blocknumber_17_07_2019/constructs/seq_20/seq_20_2_10_200_3/seq_20_2_10_200_3_mooda_result.csv	65191751.12467015	200	0.4510223900187161	[[ 0. 17. 0.]]	10_200	10	[ 759.5 174. 1212.18]	3	2	34997	20
109	data/processed/gc_codonusage_blocknumber_17_07_2019/constructs/seq_20/seq_20_2_10_200_4/seq_20_2_10_200_4_mooda_result.csv	64546471.66346951	200	0.44655809078146846	[[ 0. 17. 0.]]	10_200	10	[ 759.5 174. 1212.18]	4	2	34997	20
110	data/processed/gc_codonusage_blocknumber_17_07_2019/constructs/seq_20/seq_20_3_10_200_0/seq_20_3_10_200_0_mooda_result.csv	74292505.71165887	200	0.44040529620557545	[[ 0. 17. 0.]]	10_200	10	[ 871.5 175. 1225.09]	0	3	35010	20
111	data/processed/gc_codonusage_blocknumber_17_07_2019/constructs/seq_20/seq_20_3_10_200_1/seq_20_3_10_200_1_mooda_result.csv	74332936.54814892	200	0.44064496983550183	[[ 0. 17. 0.]]	10_200	10	[ 871.5 175. 1225.09]	1	3	35010	20
112	data/processed/gc_codonusage_blocknumber_17_07_2019/constructs/seq_20/seq_20_3_10_200_2/seq_20_3_10_200_2_mooda_result.csv	73855769.94718547	200	0.4378163305774274	[[ 0. 17. 0.]]	10_200	10	[ 871.5 175. 1225.09]	2	3	35010	20
113	data/processed/gc_codonusage_blocknumber_17_07_2019/constructs/seq_20/seq_20_3_10_200_3/seq_20_3_10_200_3_mooda_result.csv	72945144.3746829	200	0.4324181504898304	[[ 0. 17. 0.]]	10_200	10	[ 871.5 175. 1225.09]	3	3	35010	20
114	data/processed/gc_codonusage_blocknumber_17_07_2019/constructs/seq_20/seq_20_3_10_200_4/seq_20_3_10_200_4_mooda_result.csv	73401280.34278935	200	0.4351221203481577	[[ 0. 17. 0.]]	10_200	10	[ 871.5 175. 1225.09]	4	3	35010	20
115	data/processed/gc_codonusage_blocknumber_17_07_2019/constructs/seq_20/seq_20_4_10_200_0/seq_20_4_10_200_0_mooda_result.csv	88732439.45569107	200	0.4378077941322082	[[ 0. 17. 0.]]	10_200	10	[1056.5 175. 1214.15]	0	4	35007	20
116	data/processed/gc_codonusage_blocknumber_17_07_2019/constructs/seq_20/seq_20_4_10_200_1/seq_20_4_10_200_1_mooda_result.csv	90164898.66852613	200	0.4448755791722988	[[ 0. 17. 0.]]	10_200	10	[1056.5 175. 1214.15]	1	4	35007	20
117	data/processed/gc_codonusage_blocknumber_17_07_2019/constructs/seq_20/seq_20_4_10_200_2/seq_20_4_10_200_2_mooda_result.csv	90295971.07218988	200	0.44552229327451043	[[ 0. 17. 0.]]	10_200	10	[1056.5 175. 1214.15]	2	4	35007	20
118	data/processed/gc_codonusage_blocknumber_17_07_2019/constructs/seq_20/seq_20_4_10_200_3/seq_20_4_10_200_3_mooda_result.csv	88069151.106327	200	0.43453511493066677	[[ 0. 17. 0.]]	10_200	10	[1056.5 175. 1214.15]	3	4	35007	20
119	data/processed/gc_codonusage_blocknumber_17_07_2019/constructs/seq_20/seq_20_4_10_200_4/seq_20_4_10_200_4_mooda_result.csv	88208978.62939139	200	0.43522502698320714	[[ 0. 17. 0.]]	10_200	10	[1056.5 175. 1214.15]	4	4	35007	20
120	data/processed/gc_codonusage_blocknumber_17_07_2019/constructs/seq_20/seq_20_5_10_200_0/seq_20_5_10_200_0_mooda_result.csv	77363238.70993792	200	0.4510070001023302	[[ 0. 17. 0.]]	10_200	10	[ 886.5 175. 1224.66]	0	5	35106	20
121	data/processed/gc_codonusage_blocknumber_17_07_2019/constructs/seq_20/seq_20_5_10_200_1/seq_20_5_10_200_1_mooda_result.csv	77246482.060993	200	0.4503263400516299	[[ 0. 17. 0.]]	10_200	10	[ 886.5 175. 1224.66]	1	5	35106	20
122	data/processed/gc_codonusage_blocknumber_17_07_2019/constructs/seq_20/seq_20_5_10_200_2/seq_20_5_10_200_2_mooda_result.csv	75668814.95653333	200	0.44112896259164147	[[ 0. 17. 0.]]	10_200	10	[ 886.5 175. 1224.66]	2	5	35106	20
123	data/processed/gc_codonusage_blocknumber_17_07_2019/constructs/seq_20/seq_20_5_10_200_3/seq_20_5_10_200_3_mooda_result.csv	75754412.60069337	200	0.4416279739742077	[[ 0. 17. 0.]]	10_200	10	[ 886.5 175. 1224.66]	3	5	35106	20
124	data/processed/gc_codonusage_blocknumber_17_07_2019/constructs/seq_20/seq_20_5_10_200_4/seq_20_5_10_200_4_mooda_result.csv	77395647.3585811	200	0.45119593386008994	[[ 0. 17. 0.]]	10_200	10	[ 886.5 175. 1224.66]	4	5	35106	20
125	data/processed/gc_codonusage_blocknumber_17_07_2019/constructs/seq_20/seq_20_6_10_200_0/seq_20_6_10_200_0_mooda_result.csv	82672863.76562113	200	0.4383570016318514	[[ 0. 17. 0.]]	10_200	10	[1005.5 172. 1210.1]	0	6	34574	20
126	data/processed/gc_codonusage_blocknumber_17_07_2019/constructs/seq_20/seq_20_6_10_200_1/seq_20_6_10_200_1_mooda_result.csv	83766835.90797062	200	0.444157579068586	[[ 0. 17. 0.]]	10_200	10	[1005.5 172. 1210.1]	1	6	34574	20
127	data/processed/gc_codonusage_blocknumber_17_07_2019/constructs/seq_20/seq_20_6_10_200_2/seq_20_6_10_200_2_mooda_result.csv	82317394.73905668	200	0.4364721953053215	[[ 0. 17. 0.]]	10_200	10	[1005.5 172. 1210.1]	2	6	34574	20
128	data/processed/gc_codonusage_blocknumber_17_07_2019/constructs/seq_20/seq_20_6_10_200_3/seq_20_6_10_200_3_mooda_result.csv	80432295.38851649	200	0.426476817602867	[[ 0. 17. 0.]]	10_200	10	[1005.5 172. 1210.1]	3	6	34574	20
129	data/processed/gc_codonusage_blocknumber_17_07_2019/constructs/seq_20/seq_20_6_10_200_4/seq_20_6_10_200_4_mooda_result.csv	82914276.99962996	200	0.43963704899678085	[[ 0. 17. 0.]]	10_200	10	[1005.5 172. 1210.1]	4	6	34574	20
130	data/processed/gc_codonusage_blocknumber_17_07_2019/constructs/seq_20/seq_20_7_10_200_0/seq_20_7_10_200_0_mooda_result.csv	86977770.47857289	200	0.44255797465259933	[[ 0. 17. 0.]]	10_200	10	[1011. 174. 1238.19]	0	7	34895	20
131	data/processed/gc_codonusage_blocknumber_17_07_2019/constructs/seq_20/seq_20_7_10_200_1/seq_20_7_10_200_1_mooda_result.csv	86098231.5586052	200	0.43808272815102417	[[ 0. 17. 0.]]	10_200	10	[1011. 174. 1238.19]	1	7	34895	20
132	data/processed/gc_codonusage_blocknumber_17_07_2019/constructs/seq_20/seq_20_7_10_200_2/seq_20_7_10_200_2_mooda_result.csv	84472485.70978928	200	0.4298106514331105	[[ 0. 17. 0.]]	10_200	10	[1011. 174. 1238.19]	2	7	34895	20
133	data/processed/gc_codonusage_blocknumber_17_07_2019/constructs/seq_20/seq_20_7_10_200_3/seq_20_7_10_200_3_mooda_result.csv	86034856.4953356	200	0.4377602648424138	[[ 0. 17. 0.]]	10_200	10	[1011. 174. 1238.19]	3	7	34895	20
134	data/processed/gc_codonusage_blocknumber_17_07_2019/constructs/seq_20/seq_20_7_10_200_4/seq_20_7_10_200_4_mooda_result.csv	86663354.86414745	200	0.44095817349934313	[[ 0. 17. 0.]]	10_200	10	[1011. 174. 1238.19]	4	7	34895	20
135	data/processed/gc_codonusage_blocknumber_17_07_2019/constructs/seq_20/seq_20_8_10_200_0/seq_20_8_10_200_0_mooda_result.csv	70884031.99114648	200	0.4429017396453146	[[ 0. 17. 0.]]	10_200	10	[ 836.5 174. 1218.64]	0	8	34887	20
136	data/processed/gc_codonusage_blocknumber_17_07_2019/constructs/seq_20/seq_20_8_10_200_1/seq_20_8_10_200_1_mooda_result.csv	70533900.62197912	200	0.4407140284196328	[[ 0. 17. 0.]]	10_200	10	[ 836.5 174. 1218.64]	1	8	34887	20
137	data/processed/gc_codonusage_blocknumber_17_07_2019/constructs/seq_20/seq_20_8_10_200_2/seq_20_8_10_200_2_mooda_result.csv	72718187.63504367	200	0.45436201782988234	[[ 0. 17. 0.]]	10_200	10	[ 836.5 174. 1218.64]	2	8	34887	20
138	data/processed/gc_codonusage_blocknumber_17_07_2019/constructs/seq_20/seq_20_8_10_200_3/seq_20_8_10_200_3_mooda_result.csv	72392867.8705651	200	0.45232933591858027	[[ 0. 17. 0.]]	10_200	10	[ 836.5 174. 1218.64]	3	8	34887	20
139	data/processed/gc_codonusage_blocknumber_17_07_2019/constructs/seq_20/seq_20_8_10_200_4/seq_20_8_10_200_4_mooda_result.csv	71418042.7684276	200	0.44623837690484147	[[ 0. 17. 0.]]	10_200	10	[ 836.5 174. 1218.64]	4	8	34887	20
140	data/processed/gc_codonusage_blocknumber_17_07_2019/constructs/seq_20/seq_20_9_10_200_0/seq_20_9_10_200_0_mooda_result.csv	67640933.87655984	200	0.4409936110060261	[[ 0. 17. 0.]]	10_200	10	[ 818. 174. 1194.33]	0	9	34886	20
141	data/processed/gc_codonusage_blocknumber_17_07_2019/constructs/seq_20/seq_20_9_10_200_1/seq_20_9_10_200_1_mooda_result.csv	68270333.67546692	200	0.4450970624839881	[[ 0. 17. 0.]]	10_200	10	[ 818. 174. 1194.33]	1	9	34886	20
142	data/processed/gc_codonusage_blocknumber_17_07_2019/constructs/seq_20/seq_20_9_10_200_2/seq_20_9_10_200_2_mooda_result.csv	67168085.1037869	200	0.4379108137142937	[[ 0. 17. 0.]]	10_200	10	[ 818. 174. 1194.33]	2	9	34886	20
143	data/processed/gc_codonusage_blocknumber_17_07_2019/constructs/seq_20/seq_20_9_10_200_3/seq_20_9_10_200_3_mooda_result.csv	67220580.92780136	200	0.4382530668688276	[[ 0. 17. 0.]]	10_200	10	[ 818. 174. 1194.33]	3	9	34886	20
144	data/processed/gc_codonusage_blocknumber_17_07_2019/constructs/seq_20/seq_20_9_10_200_4/seq_20_9_10_200_4_mooda_result.csv	67029923.781815365	200	0.43701005352684885	[[ 0. 17. 0.]]	10_200	10	[ 818. 174. 1194.33]	4	9	34886	20
145	data/processed/gc_codonusage_blocknumber_17_07_2019/constructs/seq_20/seq_20_10_10_200_0/seq_20_10_10_200_0_mooda_result.csv	92118103.73539108	200	0.446430205895817	[[ 0. 17. 0.]]	10_200	10	[1070. 174. 1228.31]	0	10	34979	20
146	data/processed/gc_codonusage_blocknumber_17_07_2019/constructs/seq_20/seq_20_10_10_200_1/seq_20_10_10_200_1_mooda_result.csv	93316259.5555354	200	0.4522368055520451	[[ 0. 17. 0.]]	10_200	10	[1070. 174. 1228.31]	1	10	34979	20
147	data/processed/gc_codonusage_blocknumber_17_07_2019/constructs/seq_20/seq_20_10_10_200_2/seq_20_10_10_200_2_mooda_result.csv	92760196.99749188	200	0.4495419702025094	[[ 0. 17. 0.]]	10_200	10	[1070. 174. 1228.31]	2	10	34979	20
148	data/processed/gc_codonusage_blocknumber_17_07_2019/constructs/seq_20/seq_20_10_10_200_3/seq_20_10_10_200_3_mooda_result.csv	91541342.4581801	200	0.4436350587391012	[[ 0. 17. 0.]]	10_200	10	[1070. 174. 1228.31]	3	10	34979	20
149	data/processed/gc_codonusage_blocknumber_17_07_2019/constructs/seq_20/seq_20_10_10_200_4/seq_20_10_10_200_4_mooda_result.csv	92728502.05296355	200	0.44938836759848405	[[ 0. 17. 0.]]	10_200	10	[1070. 174. 1228.31]	4	10	34979	20
150	data/processed/gc_codonusage_blocknumber_17_07_2019/constructs/seq_20/seq_20_1_20_200_0/seq_20_1_20_200_0_mooda_result.csv	81256437.54872578	200	0.45327421278822366	[[ 0. 17. 0.]]	20_200	20	[ 926.5 174. 1232.4]	0	1	34837	20
151	data/processed/gc_codonusage_blocknumber_17_07_2019/constructs/seq_20/seq_20_1_20_200_1/seq_20_1_20_200_1_mooda_result.csv	79867711.72325683	200	0.4455274591240521	[[ 0. 17. 0.]]	20_200	20	[ 926.5 174. 1232.4]	1	1	34837	20
152	data/processed/gc_codonusage_blocknumber_17_07_2019/constructs/seq_20/seq_20_1_20_200_2/seq_20_1_20_200_2_mooda_result.csv	81241988.76723823	200	0.4531936128966693	[[ 0. 17. 0.]]	20_200	20	[ 926.5 174. 1232.4]	2	1	34837	20
153	data/processed/gc_codonusage_blocknumber_17_07_2019/constructs/seq_20/seq_20_1_20_200_3/seq_20_1_20_200_3_mooda_result.csv	80634992.72290383	200	0.44980759620111516	[[ 0. 17. 0.]]	20_200	20	[ 926.5 174. 1232.4]	3	1	34837	20
154	data/processed/gc_codonusage_blocknumber_17_07_2019/constructs/seq_20/seq_20_1_20_200_4/seq_20_1_20_200_4_mooda_result.csv	80471075.10529546	200	0.4488932116757168	[[ 0. 17. 0.]]	20_200	20	[ 926.5 174. 1232.4]	4	1	34837	20
155	data/processed/gc_codonusage_blocknumber_17_07_2019/constructs/seq_20/seq_20_2_20_200_0/seq_20_2_20_200_0_mooda_result.csv	64546582.63090218	200	0.44655885849817856	[[ 0. 17. 0.]]	20_200	20	[ 759.5 174. 1212.18]	0	2	34997	20
156	data/processed/gc_codonusage_blocknumber_17_07_2019/constructs/seq_20/seq_20_2_20_200_1/seq_20_2_20_200_1_mooda_result.csv	65344039.44667927	200	0.452075981029535	[[ 0. 17. 0.]]	20_200	20	[ 759.5 174. 1212.18]	1	2	34997	20
157	data/processed/gc_codonusage_blocknumber_17_07_2019/constructs/seq_20/seq_20_2_20_200_2/seq_20_2_20_200_2_mooda_result.csv	64758077.478781	200	0.44802206373689857	[[ 0. 17. 0.]]	20_200	20	[ 759.5 174. 1212.18]	2	2	34997	20
158	data/processed/gc_codonusage_blocknumber_17_07_2019/constructs/seq_20/seq_20_2_20_200_3/seq_20_2_20_200_3_mooda_result.csv	66048341.233470306	200	0.45694862012409576	[[ 0. 17. 0.]]	20_200	20	[ 759.5 174. 1212.18]	3	2	34997	20
159	data/processed/gc_codonusage_blocknumber_17_07_2019/constructs/seq_20/seq_20_2_20_200_4/seq_20_2_20_200_4_mooda_result.csv	65040415.221235365	200	0.4499753882173338	[[ 0. 17. 0.]]	20_200	20	[ 759.5 174. 1212.18]	4	2	34997	20
160	data/processed/gc_codonusage_blocknumber_17_07_2019/constructs/seq_20/seq_20_3_20_200_0/seq_20_3_20_200_0_mooda_result.csv	74664006.5767101	200	0.4426075499449838	[[ 0. 17. 0.]]	20_200	20	[ 871.5 175. 1225.09]	0	3	35010	20
161	data/processed/gc_codonusage_blocknumber_17_07_2019/constructs/seq_20/seq_20_3_20_200_1/seq_20_3_20_200_1_mooda_result.csv	74756135.4504712	200	0.4431536890682934	[[ 0. 17. 0.]]	20_200	20	[ 871.5 175. 1225.09]	1	3	35010	20
162	data/processed/gc_codonusage_blocknumber_17_07_2019/constructs/seq_20/seq_20_3_20_200_2/seq_20_3_20_200_2_mooda_result.csv	74307829.97080058	200	0.4404961382739885	[[ 0. 17. 0.]]	20_200	20	[ 871.5 175. 1225.09]	2	3	35010	20
163	data/processed/gc_codonusage_blocknumber_17_07_2019/constructs/seq_20/seq_20_3_20_200_3/seq_20_3_20_200_3_mooda_result.csv	74792219.94156194	200	0.4433675976023375	[[ 0. 17. 0.]]	20_200	20	[ 871.5 175. 1225.09]	3	3	35010	20
164	data/processed/gc_codonusage_blocknumber_17_07_2019/constructs/seq_20/seq_20_3_20_200_4/seq_20_3_20_200_4_mooda_result.csv	73920162.74216409	200	0.43819805047870697	[[ 0. 17. 0.]]	20_200	20	[ 871.5 175. 1225.09]	4	3	35010	20
165	data/processed/gc_codonusage_blocknumber_17_07_2019/constructs/seq_20/seq_20_4_20_200_0/seq_20_4_20_200_0_mooda_result.csv	91007273.64405897	200	0.44903187569849057	[[ 0. 17. 0.]]	20_200	20	[1056.5 175. 1214.15]	0	4	35007	20
166	data/processed/gc_codonusage_blocknumber_17_07_2019/constructs/seq_20/seq_20_4_20_200_1/seq_20_4_20_200_1_mooda_result.csv	89291658.93226956	200	0.44056699524263027	[[ 0. 17. 0.]]	20_200	20	[1056.5 175. 1214.15]	1	4	35007	20
167	data/processed/gc_codonusage_blocknumber_17_07_2019/constructs/seq_20/seq_20_4_20_200_2/seq_20_4_20_200_2_mooda_result.csv	90437452.2570458	200	0.4462203645304451	[[ 0. 17. 0.]]	20_200	20	[1056.5 175. 1214.15]	2	4	35007	20
168	data/processed/gc_codonusage_blocknumber_17_07_2019/constructs/seq_20/seq_20_4_20_200_3/seq_20_4_20_200_3_mooda_result.csv	90932821.72571541	200	0.4486645283074028	[[ 0. 17. 0.]]	20_200	20	[1056.5 175. 1214.15]	3	4	35007	20
169	data/processed/gc_codonusage_blocknumber_17_07_2019/constructs/seq_20/seq_20_4_20_200_4/seq_20_4_20_200_4_mooda_result.csv	91309141.50057349	200	0.45052129829512766	[[ 0. 17. 0.]]	20_200	20	[1056.5 175. 1214.15]	4	4	35007	20
170	data/processed/gc_codonusage_blocknumber_17_07_2019/constructs/seq_20/seq_20_5_20_200_0/seq_20_5_20_200_0_mooda_result.csv	76875475.18551268	200	0.44816346914914496	[[ 0. 17. 0.]]	20_200	20	[ 886.5 175. 1224.66]	0	5	35106	20
171	data/processed/gc_codonusage_blocknumber_17_07_2019/constructs/seq_20/seq_20_5_20_200_1/seq_20_5_20_200_1_mooda_result.csv	77688173.27859019	200	0.4529012817725543	[[ 0. 17. 0.]]	20_200	20	[ 886.5 175. 1224.66]	1	5	35106	20
172	data/processed/gc_codonusage_blocknumber_17_07_2019/constructs/seq_20/seq_20_5_20_200_2/seq_20_5_20_200_2_mooda_result.csv	77909388.24856102	200	0.45419090590990907	[[ 0. 17. 0.]]	20_200	20	[ 886.5 175. 1224.66]	2	5	35106	20
173	data/processed/gc_codonusage_blocknumber_17_07_2019/constructs/seq_20/seq_20_5_20_200_3/seq_20_5_20_200_3_mooda_result.csv	78224789.36980747	200	0.45602961013034127	[[ 0. 17. 0.]]	20_200	20	[ 886.5 175. 1224.66]	3	5	35106	20
174	data/processed/gc_codonusage_blocknumber_17_07_2019/constructs/seq_20/seq_20_5_20_200_4/seq_20_5_20_200_4_mooda_result.csv	77902926.51598388	200	0.4541532357364044	[[ 0. 17. 0.]]	20_200	20	[ 886.5 175. 1224.66]	4	5	35106	20
175	data/processed/gc_codonusage_blocknumber_17_07_2019/constructs/seq_20/seq_20_6_20_200_0/seq_20_6_20_200_0_mooda_result.csv	84846260.56029545	200	0.4498810212299954	[[ 0. 17. 0.]]	20_200	20	[1005.5 172. 1210.1]	0	6	34574	20
176	data/processed/gc_codonusage_blocknumber_17_07_2019/constructs/seq_20/seq_20_6_20_200_1/seq_20_6_20_200_1_mooda_result.csv	83146663.16524693	200	0.4408692320631541	[[ 0. 17. 0.]]	20_200	20	[1005.5 172. 1210.1]	1	6	34574	20
177	data/processed/gc_codonusage_blocknumber_17_07_2019/constructs/seq_20/seq_20_6_20_200_2/seq_20_6_20_200_2_mooda_result.csv	83654594.75471926	200	0.44356244188380844	[[ 0. 17. 0.]]	20_200	20	[1005.5 172. 1210.1]	2	6	34574	20
178	data/processed/gc_codonusage_blocknumber_17_07_2019/constructs/seq_20/seq_20_6_20_200_3/seq_20_6_20_200_3_mooda_result.csv	82257133.13740215	200	0.4361526697220575	[[ 0. 17. 0.]]	20_200	20	[1005.5 172. 1210.1]	3	6	34574	20
179	data/processed/gc_codonusage_blocknumber_17_07_2019/constructs/seq_20/seq_20_6_20_200_4/seq_20_6_20_200_4_mooda_result.csv	83052140.50502336	200	0.44036804378885724	[[ 0. 17. 0.]]	20_200	20	[1005.5 172. 1210.1]	4	6	34574	20
180	data/processed/gc_codonusage_blocknumber_17_07_2019/constructs/seq_20/seq_20_7_20_200_0/seq_20_7_20_200_0_mooda_result.csv	86085393.48815066	200	0.4380174058229449	[[ 0. 17. 0.]]	20_200	20	[1011. 174. 1238.19]	0	7	34895	20
181	data/processed/gc_codonusage_blocknumber_17_07_2019/constructs/seq_20/seq_20_7_20_200_1/seq_20_7_20_200_1_mooda_result.csv	87289429.0955087	200	0.44414374772467546	[[ 0. 17. 0.]]	20_200	20	[1011. 174. 1238.19]	1	7	34895	20
182	data/processed/gc_codonusage_blocknumber_17_07_2019/constructs/seq_20/seq_20_7_20_200_2/seq_20_7_20_200_2_mooda_result.csv	87592871.5253816	200	0.4456877154126182	[[ 0. 17. 0.]]	20_200	20	[1011. 174. 1238.19]	2	7	34895	20
183	data/processed/gc_codonusage_blocknumber_17_07_2019/constructs/seq_20/seq_20_7_20_200_3/seq_20_7_20_200_3_mooda_result.csv	88070171.06953001	200	0.4481162982378467	[[ 0. 17. 0.]]	20_200	20	[1011. 174. 1238.19]	3	7	34895	20
184	data/processed/gc_codonusage_blocknumber_17_07_2019/constructs/seq_20/seq_20_7_20_200_4/seq_20_7_20_200_4_mooda_result.csv	87507357.2517155	200	0.4452526039634591	[[ 0. 17. 0.]]	20_200	20	[1011. 174. 1238.19]	4	7	34895	20
185	data/processed/gc_codonusage_blocknumber_17_07_2019/constructs/seq_20/seq_20_8_20_200_0/seq_20_8_20_200_0_mooda_result.csv	72934252.18481849	200	0.45571204494153006	[[ 0. 17. 0.]]	20_200	20	[ 836.5 174. 1218.64]	0	8	34887	20
186	data/processed/gc_codonusage_blocknumber_17_07_2019/constructs/seq_20/seq_20_8_20_200_1/seq_20_8_20_200_1_mooda_result.csv	72372778.22980766	200	0.4522038106544216	[[ 0. 17. 0.]]	20_200	20	[ 836.5 174. 1218.64]	1	8	34887	20
187	data/processed/gc_codonusage_blocknumber_17_07_2019/constructs/seq_20/seq_20_8_20_200_2/seq_20_8_20_200_2_mooda_result.csv	72335474.1705198	200	0.45197072525718446	[[ 0. 17. 0.]]	20_200	20	[ 836.5 174. 1218.64]	2	8	34887	20
188	data/processed/gc_codonusage_blocknumber_17_07_2019/constructs/seq_20/seq_20_8_20_200_3/seq_20_8_20_200_3_mooda_result.csv	72044231.67867298	200	0.4501509669466851	[[ 0. 17. 0.]]	20_200	20	[ 836.5 174. 1218.64]	3	8	34887	20
189	data/processed/gc_codonusage_blocknumber_17_07_2019/constructs/seq_20/seq_20_8_20_200_4/seq_20_8_20_200_4_mooda_result.csv	71473374.58847778	200	0.44658410440749013	[[ 0. 17. 0.]]	20_200	20	[ 836.5 174. 1218.64]	4	8	34887	20
190	data/processed/gc_codonusage_blocknumber_17_07_2019/constructs/seq_20/seq_20_9_20_200_0/seq_20_9_20_200_0_mooda_result.csv	69183362.7306351	200	0.45104967071862345	[[ 0. 17. 0.]]	20_200	20	[ 818. 174. 1194.33]	0	9	34886	20
191	data/processed/gc_codonusage_blocknumber_17_07_2019/constructs/seq_20/seq_20_9_20_200_1/seq_20_9_20_200_1_mooda_result.csv	69331005.12816209	200	0.4520122439755485	[[ 0. 17. 0.]]	20_200	20	[ 818. 174. 1194.33]	1	9	34886	20
192	data/processed/gc_codonusage_blocknumber_17_07_2019/constructs/seq_20/seq_20_9_20_200_2/seq_20_9_20_200_2_mooda_result.csv	67749182.2365565	200	0.44169934986006854	[[ 0. 17. 0.]]	20_200	20	[ 818. 174. 1194.33]	2	9	34886	20
193	data/processed/gc_codonusage_blocknumber_17_07_2019/constructs/seq_20/seq_20_9_20_200_3/seq_20_9_20_200_3_mooda_result.csv	69360968.46525815	200	0.45220759373591546	[[ 0. 17. 0.]]	20_200	20	[ 818. 174. 1194.33]	3	9	34886	20
194	data/processed/gc_codonusage_blocknumber_17_07_2019/constructs/seq_20/seq_20_9_20_200_4/seq_20_9_20_200_4_mooda_result.csv	69257074.29828745	200	0.4515302425932112	[[ 0. 17. 0.]]	20_200	20	[ 818. 174. 1194.33]	4	9	34886	20
195	data/processed/gc_codonusage_blocknumber_17_07_2019/constructs/seq_20/seq_20_10_20_200_0/seq_20_10_20_200_0_mooda_result.csv	91894695.49935532	200	0.4453475068305089	[[ 0. 17. 0.]]	20_200	20	[1070. 174. 1228.31]	0	10	34979	20
196	data/processed/gc_codonusage_blocknumber_17_07_2019/constructs/seq_20/seq_20_10_20_200_1/seq_20_10_20_200_1_mooda_result.csv	91564133.16601343	200	0.4437455089109781	[[ 0. 17. 0.]]	20_200	20	[1070. 174. 1228.31]	1	10	34979	20
197	data/processed/gc_codonusage_blocknumber_17_07_2019/constructs/seq_20/seq_20_10_20_200_2/seq_20_10_20_200_2_mooda_result.csv	93474843.27109288	200	0.4530053467824574	[[ 0. 17. 0.]]	20_200	20	[1070. 174. 1228.31]	2	10	34979	20
198	data/processed/gc_codonusage_blocknumber_17_07_2019/constructs/seq_20/seq_20_10_20_200_3/seq_20_10_20_200_3_mooda_result.csv	93189045.75510155	200	0.4516202917418649	[[ 0. 17. 0.]]	20_200	20	[1070. 174. 1228.31]	3	10	34979	20
199	data/processed/gc_codonusage_blocknumber_17_07_2019/constructs/seq_20/seq_20_10_20_200_4/seq_20_10_20_200_4_mooda_result.csv	91663865.97719988	200	0.44422884212808844	[[ 0. 17. 0.]]	20_200	20	[1070. 174. 1228.31]	4	10	34979	20
