## Supplementary Tables for "Design and assembly of DNA molecules using multi-objective optimisation": partitioned_gc_blocknumber_seq_5_partitioned_table.csv

	parameter_setting	sequence_id	parameter_setting_ratio	population_size	iterations	transcription_units
0	100_100	1	0.4444444444444444	100	100	5
1	50_200	1	0.1111111111111111	50	200	5
2	50_100	1	0.3333333333333333	50	100	5
3	100_200	1	0.1111111111111111	100	200	5
0	100_200	2	0.1	100	200	5
1	100_100	2	0.6	100	100	5
2	50_200	2	0.3	50	200	5
3	50_100	2	0.0	50	100	5
0	100_100	3	0.4	100	100	5
1	100_200	3	0.6	100	200	5
2	50_100	3	0.0	50	100	5
3	50_200	3	0.0	50	200	5
0	50_100	4	0.5714285714285714	50	100	5
1	100_100	4	0.14285714285714285	100	100	5
2	100_200	4	0.2857142857142857	100	200	5
3	50_200	4	0.0	50	200	5
0	100_200	5	0.8387096774193549	100	200	5
1	50_200	5	0.03225806451612903	50	200	5
2	50_100	5	0.0967741935483871	50	100	5
3	100_100	5	0.03225806451612903	100	100	5
0	100_100	6	0.7	100	100	5
1	50_200	6	0.1	50	200	5
2	100_200	6	0.2	100	200	5
3	50_100	6	0.0	50	100	5
0	100_200	7	0.4	100	200	5
1	100_100	7	0.6	100	100	5
2	50_100	7	0.0	50	100	5
3	50_200	7	0.0	50	200	5
0	100_200	8	0.3	100	200	5
1	100_100	8	0.2	100	100	5
2	50_100	8	0.3	50	100	5
3	50_200	8	0.2	50	200	5
0	100_100	9	0.125	100	100	5
1	100_200	9	0.875	100	200	5
2	50_100	9	0.0	50	100	5
3	50_200	9	0.0	50	200	5
0	50_200	10	0.1111111111111111	50	200	5
1	100_200	10	0.2222222222222222	100	200	5
2	100_100	10	0.4444444444444444	100	100	5
3	50_100	10	0.2222222222222222	50	100	5
