## Supplementary Tables for "Design and assembly of DNA molecules using multi-objective optimisation": partitioned_gc_blocknumber_seq_10_partitioned_table.csv

	parameter_setting	sequence_id	parameter_setting_ratio	population_size	iterations	transcription_units
0	100_100	1	0.07142857142857142	100	100	10
1	100_200	1	0.9285714285714286	100	200	10
2	50_100	1	0.0	50	100	10
3	50_200	1	0.0	50	200	10
0	100_100	2	0.6153846153846154	100	100	10
1	100_200	2	0.38461538461538464	100	200	10
2	50_100	2	0.0	50	100	10
3	50_200	2	0.0	50	200	10
0	100_100	3	0.13333333333333333	100	100	10
1	100_200	3	0.7333333333333333	100	200	10
2	50_100	3	0.13333333333333333	50	100	10
3	50_200	3	0.0	50	200	10
0	100_100	4	0.5333333333333333	100	100	10
1	50_100	4	0.4666666666666667	50	100	10
2	50_200	4	0.0	50	200	10
3	100_200	4	0.0	100	200	10
0	100_200	5	0.07142857142857142	100	200	10
1	50_200	5	0.9285714285714286	50	200	10
2	50_100	5	0.0	50	100	10
3	100_100	5	0.0	100	100	10
0	50_200	6	0.8125	50	200	10
1	100_200	6	0.1875	100	200	10
2	50_100	6	0.0	50	100	10
3	100_100	6	0.0	100	100	10
0	50_200	7	0.4	50	200	10
1	100_200	7	0.55	100	200	10
2	100_100	7	0.05	100	100	10
3	50_100	7	0.0	50	100	10
0	50_100	8	0.29411764705882354	50	100	10
1	100_200	8	0.4117647058823529	100	200	10
2	50_200	8	0.29411764705882354	50	200	10
3	100_100	8	0.0	100	100	10
0	100_200	9	0.6	100	200	10
1	100_100	9	0.26666666666666666	100	100	10
2	50_200	9	0.13333333333333333	50	200	10
3	50_100	9	0.0	50	100	10
0	50_200	10	0.36363636363636365	50	200	10
1	100_200	10	0.2727272727272727	100	200	10
2	100_100	10	0.36363636363636365	100	100	10
3	50_100	10	0.0	50	100	10
