## Supplementary Tables for "Design and assembly of DNA molecules using multi-objective optimisation": partitioned_gc_blockvariance_blocknumber_seq_5_partitioned_table.csv

	parameter_setting	sequence_id	parameter_setting_ratio	population_size	iterations	transcription_units
0	100_100	1	0.43125	100	100	5
1	100_200	1	0.41875	100	200	5
2	50_200	1	0.05625	50	200	5
3	50_100	1	0.09375	50	100	5
0	100_200	2	0.3282442748091603	100	200	5
1	50_200	2	0.17557251908396945	50	200	5
2	100_100	2	0.4732824427480916	100	100	5
3	50_100	2	0.022900763358778626	50	100	5
0	50_200	3	0.10559006211180125	50	200	5
1	100_100	3	0.4782608695652174	100	100	5
2	100_200	3	0.36024844720496896	100	200	5
3	50_100	3	0.055900621118012424	50	100	5
0	100_200	4	0.43037974683544306	100	200	5
1	50_200	4	0.13924050632911392	50	200	5
2	100_100	4	0.3670886075949367	100	100	5
3	50_100	4	0.06329113924050633	50	100	5
0	100_200	5	0.5120481927710844	100	200	5
1	50_200	5	0.1566265060240964	50	200	5
2	50_100	5	0.13855421686746988	50	100	5
3	100_100	5	0.1927710843373494	100	100	5
0	50_200	6	0.08387096774193549	50	200	5
1	100_100	6	0.4064516129032258	100	100	5
2	100_200	6	0.43870967741935485	100	200	5
3	50_100	6	0.07096774193548387	50	100	5
0	50_200	7	0.11188811188811189	50	200	5
1	100_200	7	0.44755244755244755	100	200	5
2	100_100	7	0.3146853146853147	100	100	5
3	50_100	7	0.1258741258741259	50	100	5
0	100_200	8	0.3772455089820359	100	200	5
1	50_200	8	0.10778443113772455	50	200	5
2	100_100	8	0.4431137724550898	100	100	5
3	50_100	8	0.0718562874251497	50	100	5
0	100_100	9	0.425	100	100	5
1	100_200	9	0.325	100	200	5
2	50_200	9	0.1375	50	200	5
3	50_100	9	0.1125	50	100	5
0	50_200	10	0.14035087719298245	50	200	5
1	100_200	10	0.3333333333333333	100	200	5
2	50_100	10	0.14619883040935672	50	100	5
3	100_100	10	0.38011695906432746	100	100	5
