## Supplementary Tables for "Design and assembly of DNA molecules using multi-objective optimisation": partitioned_gc_blockvariance_blocknumber_seq_10_partitioned_table.csv

	parameter_setting	sequence_id	parameter_setting_ratio	population_size	iterations	transcription_units
0	100_200	1	0.39805825242718446	100	200	10
1	50_200	1	0.0970873786407767	50	200	10
2	100_100	1	0.4029126213592233	100	100	10
3	50_100	1	0.10194174757281553	50	100	10
0	50_200	2	0.16339869281045752	50	200	10
1	100_200	2	0.5294117647058824	100	200	10
2	100_100	2	0.28104575163398693	100	100	10
3	50_100	2	0.026143790849673203	50	100	10
0	100_200	3	0.4431818181818182	100	200	10
1	50_200	3	0.08522727272727272	50	200	10
2	100_100	3	0.4431818181818182	100	100	10
3	50_100	3	0.028409090909090908	50	100	10
0	50_100	4	0.11931818181818182	50	100	10
1	100_100	4	0.2897727272727273	100	100	10
2	100_200	4	0.4715909090909091	100	200	10
3	50_200	4	0.11931818181818182	50	200	10
0	100_200	5	0.541095890410959	100	200	10
1	50_200	5	0.15753424657534246	50	200	10
2	100_100	5	0.2602739726027397	100	100	10
3	50_100	5	0.0410958904109589	50	100	10
0	100_200	6	0.4467005076142132	100	200	10
1	100_100	6	0.36548223350253806	100	100	10
2	50_200	6	0.08629441624365482	50	200	10
3	50_100	6	0.10152284263959391	50	100	10
0	100_200	7	0.4175257731958763	100	200	10
1	100_100	7	0.26804123711340205	100	100	10
2	50_200	7	0.15979381443298968	50	200	10
3	50_100	7	0.15463917525773196	50	100	10
0	100_200	8	0.39712918660287083	100	200	10
1	50_200	8	0.15311004784688995	50	200	10
2	50_100	8	0.18181818181818182	50	100	10
3	100_100	8	0.2679425837320574	100	100	10
0	50_200	9	0.14795918367346939	50	200	10
1	100_200	9	0.37755102040816324	100	200	10
2	100_100	9	0.3826530612244898	100	100	10
3	50_100	9	0.09183673469387756	50	100	10
0	100_200	10	0.39285714285714285	100	200	10
1	50_200	10	0.05357142857142857	50	200	10
2	100_100	10	0.44047619047619047	100	100	10
3	50_100	10	0.1130952380952381	50	100	10
