## Supplementary Tables for "Design and assembly of DNA molecules using multi-objective optimisation": partitioned_gc_blockvariance_blocknumber_seq_20_partitioned_table.csv

	parameter_setting	sequence_id	parameter_setting_ratio	population_size	iterations	transcription_units
0	100_200	1	0.40703517587939697	100	200	20
1	50_200	1	0.15577889447236182	50	200	20
2	100_100	1	0.33668341708542715	100	100	20
3	50_100	1	0.10050251256281408	50	100	20
0	50_200	2	0.19230769230769232	50	200	20
1	100_200	2	0.3901098901098901	100	200	20
2	50_100	2	0.11538461538461539	50	100	20
3	100_100	2	0.3021978021978022	100	100	20
0	100_200	3	0.4603174603174603	100	200	20
1	100_100	3	0.43915343915343913	100	100	20
2	50_200	3	0.06878306878306878	50	200	20
3	50_100	3	0.031746031746031744	50	100	20
0	50_200	4	0.03910614525139665	50	200	20
1	100_200	4	0.3854748603351955	100	200	20
2	100_100	4	0.5195530726256983	100	100	20
3	50_100	4	0.055865921787709494	50	100	20
0	100_200	5	0.42424242424242425	100	200	20
1	100_100	5	0.19393939393939394	100	100	20
2	50_200	5	0.17575757575757575	50	200	20
3	50_100	5	0.20606060606060606	50	100	20
0	100_200	6	0.5287356321839081	100	200	20
1	50_200	6	0.05172413793103448	50	200	20
2	100_100	6	0.39655172413793105	100	100	20
3	50_100	6	0.022988505747126436	50	100	20
0	100_200	7	0.43956043956043955	100	200	20
1	50_200	7	0.11538461538461539	50	200	20
2	100_100	7	0.3241758241758242	100	100	20
3	50_100	7	0.12087912087912088	50	100	20
0	100_200	8	0.4207650273224044	100	200	20
1	100_100	8	0.26229508196721313	100	100	20
2	50_200	8	0.09836065573770492	50	200	20
3	50_100	8	0.2185792349726776	50	100	20
0	100_200	9	0.6418918918918919	100	200	20
1	50_200	9	0.033783783783783786	50	200	20
2	100_100	9	0.23648648648648649	100	100	20
3	50_100	9	0.08783783783783784	50	100	20
0	100_200	10	0.3804878048780488	100	200	20
1	50_100	10	0.1073170731707317	50	100	20
2	100_100	10	0.424390243902439	100	100	20
3	50_200	10	0.08780487804878048	50	200	20
