## Supplementary Tables for "Design and assembly of DNA molecules using multi-objective optimisation": partitioned_gc_blockvariance_seq_5_partitioned_table.csv

	parameter_setting	sequence_id	parameter_setting_ratio	population_size	iterations	transcription_units
0	50_100	1	0.0136986301369863	50	100	5
1	50_200	1	0.0821917808219178	50	200	5
2	100_200	1	0.8493150684931506	100	200	5
3	100_100	1	0.0547945205479452	100	100	5
0	100_100	2	0.25925925925925924	100	100	5
1	50_200	2	0.07407407407407407	50	200	5
2	100_200	2	0.6666666666666666	100	200	5
3	50_100	2	0.0	50	100	5
0	100_200	3	0.8611111111111112	100	200	5
1	50_200	3	0.08333333333333333	50	200	5
2	100_100	3	0.041666666666666664	100	100	5
3	50_100	3	0.013888888888888888	50	100	5
0	100_200	4	0.5909090909090909	100	200	5
1	50_200	4	0.36363636363636365	50	200	5
2	50_100	4	0.030303030303030304	50	100	5
3	100_100	4	0.015151515151515152	100	100	5
0	100_200	5	0.5555555555555556	100	200	5
1	50_200	5	0.2361111111111111	50	200	5
2	50_100	5	0.20833333333333334	50	100	5
3	100_100	5	0.0	100	100	5
0	50_200	6	0.057971014492753624	50	200	5
1	100_200	6	0.7536231884057971	100	200	5
2	100_100	6	0.18840579710144928	100	100	5
3	50_100	6	0.0	50	100	5
0	100_200	7	0.7037037037037037	100	200	5
1	100_100	7	0.18518518518518517	100	100	5
2	50_200	7	0.07407407407407407	50	200	5
3	50_100	7	0.037037037037037035	50	100	5
0	50_100	8	0.0847457627118644	50	100	5
1	100_200	8	0.1694915254237288	100	200	5
2	50_200	8	0.5254237288135594	50	200	5
3	100_100	8	0.22033898305084745	100	100	5
0	50_200	9	0.013333333333333334	50	200	5
1	100_200	9	0.8666666666666667	100	200	5
2	100_100	9	0.12	100	100	5
3	50_100	9	0.0	50	100	5
0	50_100	10	0.04285714285714286	50	100	5
1	100_100	10	0.1	100	100	5
2	100_200	10	0.7142857142857143	100	200	5
3	50_200	10	0.14285714285714285	50	200	5
