## Supplementary Tables for "Design and assembly of DNA molecules using multi-objective optimisation": partitioned_gc_blockvariance_seq_10_partitioned_table.csv

	parameter_setting	sequence_id	parameter_setting_ratio	population_size	iterations	transcription_units
0	50_200	1	0.2716049382716049	50	200	10
1	100_200	1	0.7037037037037037	100	200	10
2	100_100	1	0.024691358024691357	100	100	10
3	50_100	1	0.0	50	100	10
0	100_200	2	0.872093023255814	100	200	10
1	50_200	2	0.05813953488372093	50	200	10
2	100_100	2	0.06976744186046512	100	100	10
3	50_100	2	0.0	50	100	10
0	50_200	3	0.16666666666666666	50	200	10
1	100_100	3	0.0641025641025641	100	100	10
2	100_200	3	0.7692307692307693	100	200	10
3	50_100	3	0.0	50	100	10
0	100_100	4	0.4673913043478261	100	100	10
1	100_200	4	0.41304347826086957	100	200	10
2	50_200	4	0.11956521739130435	50	200	10
3	50_100	4	0.0	50	100	10
0	100_200	5	0.8488372093023255	100	200	10
1	50_200	5	0.08139534883720931	50	200	10
2	100_100	5	0.06976744186046512	100	100	10
3	50_100	5	0.0	50	100	10
0	100_200	6	0.9178082191780822	100	200	10
1	50_200	6	0.0821917808219178	50	200	10
2	50_100	6	0.0	50	100	10
3	100_100	6	0.0	100	100	10
0	100_200	7	0.9012345679012346	100	200	10
1	50_200	7	0.09876543209876543	50	200	10
2	50_100	7	0.0	50	100	10
3	100_100	7	0.0	100	100	10
0	100_100	8	0.15714285714285714	100	100	10
1	100_200	8	0.7285714285714285	100	200	10
2	50_200	8	0.08571428571428572	50	200	10
3	50_100	8	0.02857142857142857	50	100	10
0	100_200	9	1.0	100	200	10
1	50_100	9	0.0	50	100	10
2	100_100	9	0.0	100	100	10
3	50_200	9	0.0	50	200	10
0	100_200	10	0.9487179487179487	100	200	10
1	50_200	10	0.05128205128205128	50	200	10
2	50_100	10	0.0	50	100	10
3	100_100	10	0.0	100	100	10
