## Supplementary Tables for "Design and assembly of DNA molecules using multi-objective optimisation": partitioned_gc_blockvariance_seq_20_partitioned_table.csv

	parameter_setting	sequence_id	parameter_setting_ratio	population_size	iterations	transcription_units
0	100_200	1	0.9425287356321839	100	200	20
1	50_200	1	0.034482758620689655	50	200	20
2	100_100	1	0.022988505747126436	100	100	20
3	50_100	1	0.0	50	100	20
0	100_200	2	1.0	100	200	20
1	50_100	2	0.0	50	100	20
2	100_100	2	0.0	100	100	20
3	50_200	2	0.0	50	200	20
0	50_200	3	0.1744186046511628	50	200	20
1	100_200	3	0.8255813953488372	100	200	20
2	50_100	3	0.0	50	100	20
3	100_100	3	0.0	100	100	20
0	100_200	4	0.9887640449438202	100	200	20
1	100_100	4	0.011235955056179775	100	100	20
2	50_100	4	0.0	50	100	20
3	50_200	4	0.0	50	200	20
0	100_200	5	0.5729166666666666	100	200	20
1	50_200	5	0.08333333333333333	50	200	20
2	100_100	5	0.34375	100	100	20
3	50_100	5	0.0	50	100	20
0	100_200	6	0.945054945054945	100	200	20
1	50_200	6	0.03296703296703297	50	200	20
2	100_100	6	0.02197802197802198	100	100	20
3	50_100	6	0.0	50	100	20
0	100_200	7	0.935064935064935	100	200	20
1	50_200	7	0.06493506493506493	50	200	20
2	50_100	7	0.0	50	100	20
3	100_100	7	0.0	100	100	20
0	100_200	8	0.8383838383838383	100	200	20
1	100_100	8	0.16161616161616163	100	100	20
2	50_100	8	0.0	50	100	20
3	50_200	8	0.0	50	200	20
0	100_200	9	0.9468085106382979	100	200	20
1	100_100	9	0.05319148936170213	100	100	20
2	50_100	9	0.0	50	100	20
3	50_200	9	0.0	50	200	20
0	50_200	10	0.05747126436781609	50	200	20
1	100_200	10	0.9425287356321839	100	200	20
2	50_100	10	0.0	50	100	20
3	100_100	10	0.0	100	100	20
