## Supplementary Tables for "Design and assembly of DNA molecules using multi-objective optimisation": partitioned_gc_codonusage_blocknumber_seq_5_partitioned_table.csv

	parameter_setting	sequence_id	parameter_setting_ratio	population_size	iterations	transcription_units
0	100_200	1	0.9320388349514563	100	200	5
1	50_200	1	0.06796116504854369	50	200	5
2	50_100	1	0.0	50	100	5
3	100_100	1	0.0	100	100	5
0	50_200	2	0.057692307692307696	50	200	5
1	100_200	2	0.9423076923076923	100	200	5
2	50_100	2	0.0	50	100	5
3	100_100	2	0.0	100	100	5
0	100_200	3	0.8899082568807339	100	200	5
1	50_200	3	0.11009174311926606	50	200	5
2	50_100	3	0.0	50	100	5
3	100_100	3	0.0	100	100	5
0	100_200	4	0.9591836734693877	100	200	5
1	50_200	4	0.04081632653061224	50	200	5
2	50_100	4	0.0	50	100	5
3	100_100	4	0.0	100	100	5
0	100_200	5	0.5648148148148148	100	200	5
1	50_200	5	0.3333333333333333	50	200	5
2	100_100	5	0.10185185185185185	100	100	5
3	50_100	5	0.0	50	100	5
0	100_200	6	0.9215686274509803	100	200	5
1	50_200	6	0.0392156862745098	50	200	5
2	100_100	6	0.0392156862745098	100	100	5
3	50_100	6	0.0	50	100	5
0	100_200	7	0.8080808080808081	100	200	5
1	100_100	7	0.050505050505050504	100	100	5
2	50_200	7	0.1414141414141414	50	200	5
3	50_100	7	0.0	50	100	5
0	100_200	8	0.6074074074074074	100	200	5
1	50_200	8	0.2740740740740741	50	200	5
2	100_100	8	0.11851851851851852	100	100	5
3	50_100	8	0.0	50	100	5
0	50_200	9	0.09900990099009901	50	200	5
1	100_200	9	0.900990099009901	100	200	5
2	50_100	9	0.0	50	100	5
3	100_100	9	0.0	100	100	5
0	100_200	10	0.979381443298969	100	200	5
1	50_200	10	0.020618556701030927	50	200	5
2	50_100	10	0.0	50	100	5
3	100_100	10	0.0	100	100	5
