## Supplementary Tables for "Design and assembly of DNA molecules using multi-objective optimisation": partitioned_gc_codonusage_blocknumber_seq_10_partitioned_table.csv

	parameter_setting	sequence_id	parameter_setting_ratio	population_size	iterations	transcription_units
0	100_200	1	0.98989898989899	100	200	10
1	50_100	1	0.010101010101010102	50	100	10
2	100_100	1	0.0	100	100	10
3	50_200	1	0.0	50	200	10
0	50_200	2	0.19827586206896552	50	200	10
1	100_200	2	0.7758620689655172	100	200	10
2	100_100	2	0.02586206896551724	100	100	10
3	50_100	2	0.0	50	100	10
0	100_200	3	0.8640776699029126	100	200	10
1	50_200	3	0.13592233009708737	50	200	10
2	50_100	3	0.0	50	100	10
3	100_100	3	0.0	100	100	10
0	100_200	4	0.7844827586206896	100	200	10
1	50_200	4	0.21551724137931033	50	200	10
2	50_100	4	0.0	50	100	10
3	100_100	4	0.0	100	100	10
0	100_200	5	0.7701149425287356	100	200	10
1	50_200	5	0.22988505747126436	50	200	10
2	50_100	5	0.0	50	100	10
3	100_100	5	0.0	100	100	10
0	100_200	6	0.9150943396226415	100	200	10
1	50_200	6	0.08490566037735849	50	200	10
2	50_100	6	0.0	50	100	10
3	100_100	6	0.0	100	100	10
0	100_200	7	0.7876106194690266	100	200	10
1	50_200	7	0.21238938053097345	50	200	10
2	50_100	7	0.0	50	100	10
3	100_100	7	0.0	100	100	10
0	100_200	8	0.8653846153846154	100	200	10
1	50_200	8	0.1346153846153846	50	200	10
2	50_100	8	0.0	50	100	10
3	100_100	8	0.0	100	100	10
0	100_200	9	0.8151260504201681	100	200	10
1	50_200	9	0.18487394957983194	50	200	10
2	50_100	9	0.0	50	100	10
3	100_100	9	0.0	100	100	10
0	100_200	10	0.5871559633027523	100	200	10
1	100_100	10	0.14678899082568808	100	100	10
2	50_200	10	0.26605504587155965	50	200	10
3	50_100	10	0.0	50	100	10
