## Supplementary Tables for "Design and assembly of DNA molecules using multi-objective optimisation": partitioned_gc_codonusage_blocknumber_seq_20_partitioned_table.csv

	parameter_setting	sequence_id	parameter_setting_ratio	population_size	iterations	transcription_units
0	100_200	1	0.9504950495049505	100	200	20
1	50_200	1	0.04950495049504951	50	200	20
2	50_100	1	0.0	50	100	20
3	100_100	1	0.0	100	100	20
0	100_200	2	0.98989898989899	100	200	20
1	50_200	2	0.010101010101010102	50	200	20
2	50_100	2	0.0	50	100	20
3	100_100	2	0.0	100	100	20
0	100_200	3	0.7903225806451613	100	200	20
1	50_200	3	0.20967741935483872	50	200	20
2	50_100	3	0.0	50	100	20
3	100_100	3	0.0	100	100	20
0	100_200	4	0.9207920792079208	100	200	20
1	50_200	4	0.07920792079207921	50	200	20
2	50_100	4	0.0	50	100	20
3	100_100	4	0.0	100	100	20
0	50_200	5	0.07758620689655173	50	200	20
1	100_200	5	0.853448275862069	100	200	20
2	100_100	5	0.06896551724137931	100	100	20
3	50_100	5	0.0	50	100	20
0	100_200	6	0.9423076923076923	100	200	20
1	100_100	6	0.009615384615384616	100	100	20
2	50_200	6	0.028846153846153848	50	200	20
3	50_100	6	0.019230769230769232	50	100	20
0	100_200	7	0.8584070796460177	100	200	20
1	50_200	7	0.1415929203539823	50	200	20
2	50_100	7	0.0	50	100	20
3	100_100	7	0.0	100	100	20
0	100_200	8	0.9423076923076923	100	200	20
1	50_200	8	0.057692307692307696	50	200	20
2	50_100	8	0.0	50	100	20
3	100_100	8	0.0	100	100	20
0	50_200	9	0.07476635514018691	50	200	20
1	100_200	9	0.9252336448598131	100	200	20
2	50_100	9	0.0	50	100	20
3	100_100	9	0.0	100	100	20
0	100_200	10	0.8878504672897196	100	200	20
1	50_200	10	0.11214953271028037	50	200	20
2	50_100	10	0.0	50	100	20
3	100_100	10	0.0	100	100	20
