## Supplementary Tables for "Design and assembly of DNA molecules using multi-objective optimisation": pp_gc_blocknumber_seq_10_population_partitioned_table.csv

	parameter_setting	sequence_id	parameter_setting_ratio	population_size	iterations	transcription_units
0	100_100	1	0.01	100	100	10
1	100_200	1	0.13	100	200	10
2	50_100	1	0.0	50	100	10
3	50_200	1	0.0	50	200	10
0	100_100	2	0.08	100	100	10
1	100_200	2	0.05	100	200	10
2	50_100	2	0.0	50	100	10
3	50_200	2	0.0	50	200	10
0	100_100	3	0.02	100	100	10
1	100_200	3	0.11	100	200	10
2	50_100	3	0.04	50	100	10
3	50_200	3	0.0	50	200	10
0	100_100	4	0.08	100	100	10
1	50_100	4	0.14	50	100	10
2	50_200	4	0.0	50	200	10
3	100_200	4	0.0	100	200	10
0	100_200	5	0.01	100	200	10
1	50_200	5	0.26	50	200	10
2	50_100	5	0.0	50	100	10
3	100_100	5	0.0	100	100	10
0	50_200	6	0.26	50	200	10
1	100_200	6	0.03	100	200	10
2	50_100	6	0.0	50	100	10
3	100_100	6	0.0	100	100	10
0	50_200	7	0.16	50	200	10
1	100_200	7	0.11	100	200	10
2	100_100	7	0.01	100	100	10
3	50_100	7	0.0	50	100	10
0	50_100	8	0.1	50	100	10
1	100_200	8	0.07	100	200	10
2	50_200	8	0.1	50	200	10
3	100_100	8	0.0	100	100	10
0	100_200	9	0.09	100	200	10
1	100_100	9	0.04	100	100	10
2	50_200	9	0.04	50	200	10
3	50_100	9	0.0	50	100	10
0	50_200	10	0.08	50	200	10
1	100_200	10	0.03	100	200	10
2	100_100	10	0.04	100	100	10
3	50_100	10	0.0	50	100	10
