## Supplementary Tables for "Design and assembly of DNA molecules using multi-objective optimisation": pp_gc_blockvariance_blocknumber_seq_5_population_partitioned_table.csv

	parameter_setting	sequence_id	parameter_setting_ratio	population_size	iterations	transcription_units
0	100_100	1	0.69	100	100	5
1	100_200	1	0.67	100	200	5
2	50_200	1	0.18	50	200	5
3	50_100	1	0.3	50	100	5
0	100_200	2	0.43	100	200	5
1	50_200	2	0.46	50	200	5
2	100_100	2	0.62	100	100	5
3	50_100	2	0.06	50	100	5
0	50_200	3	0.34	50	200	5
1	100_100	3	0.77	100	100	5
2	100_200	3	0.58	100	200	5
3	50_100	3	0.18	50	100	5
0	100_200	4	0.68	100	200	5
1	50_200	4	0.44	50	200	5
2	100_100	4	0.58	100	100	5
3	50_100	4	0.2	50	100	5
0	100_200	5	0.85	100	200	5
1	50_200	5	0.52	50	200	5
2	50_100	5	0.46	50	100	5
3	100_100	5	0.32	100	100	5
0	50_200	6	0.26	50	200	5
1	100_100	6	0.63	100	100	5
2	100_200	6	0.68	100	200	5
3	50_100	6	0.22	50	100	5
0	50_200	7	0.32	50	200	5
1	100_200	7	0.64	100	200	5
2	100_100	7	0.45	100	100	5
3	50_100	7	0.36	50	100	5
0	100_200	8	0.63	100	200	5
1	50_200	8	0.36	50	200	5
2	100_100	8	0.74	100	100	5
3	50_100	8	0.24	50	100	5
0	100_100	9	0.68	100	100	5
1	100_200	9	0.52	100	200	5
2	50_200	9	0.44	50	200	5
3	50_100	9	0.36	50	100	5
0	50_200	10	0.48	50	200	5
1	100_200	10	0.57	100	200	5
2	50_100	10	0.5	50	100	5
3	100_100	10	0.65	100	100	5
