## Supplementary Tables for "Design and assembly of DNA molecules using multi-objective optimisation": pp_gc_blockvariance_blocknumber_seq_10_population_partitioned_table.csv

	parameter_setting	sequence_id	parameter_setting_ratio	population_size	iterations	transcription_units
0	100_200	1	0.82	100	200	10
1	50_200	1	0.4	50	200	10
2	100_100	1	0.83	100	100	10
3	50_100	1	0.42	50	100	10
0	50_200	2	0.5	50	200	10
1	100_200	2	0.81	100	200	10
2	100_100	2	0.43	100	100	10
3	50_100	2	0.08	50	100	10
0	100_200	3	0.78	100	200	10
1	50_200	3	0.3	50	200	10
2	100_100	3	0.78	100	100	10
3	50_100	3	0.1	50	100	10
0	50_100	4	0.42	50	100	10
1	100_100	4	0.51	100	100	10
2	100_200	4	0.83	100	200	10
3	50_200	4	0.42	50	200	10
0	100_200	5	0.79	100	200	10
1	50_200	5	0.46	50	200	10
2	100_100	5	0.38	100	100	10
3	50_100	5	0.12	50	100	10
0	100_200	6	0.88	100	200	10
1	100_100	6	0.72	100	100	10
2	50_200	6	0.34	50	200	10
3	50_100	6	0.4	50	100	10
0	100_200	7	0.81	100	200	10
1	100_100	7	0.52	100	100	10
2	50_200	7	0.62	50	200	10
3	50_100	7	0.6	50	100	10
0	100_200	8	0.83	100	200	10
1	50_200	8	0.64	50	200	10
2	50_100	8	0.76	50	100	10
3	100_100	8	0.56	100	100	10
0	50_200	9	0.58	50	200	10
1	100_200	9	0.74	100	200	10
2	100_100	9	0.75	100	100	10
3	50_100	9	0.36	50	100	10
0	100_200	10	0.66	100	200	10
1	50_200	10	0.18	50	200	10
2	100_100	10	0.74	100	100	10
3	50_100	10	0.38	50	100	10
