## Supplementary Tables for "Design and assembly of DNA molecules using multi-objective optimisation": pp_gc_blockvariance_blocknumber_seq_20_population_partitioned_table.csv

	parameter_setting	sequence_id	parameter_setting_ratio	population_size	iterations	transcription_units
0	100_200	1	0.81	100	200	20
1	50_200	1	0.62	50	200	20
2	100_100	1	0.67	100	100	20
3	50_100	1	0.4	50	100	20
0	50_200	2	0.7	50	200	20
1	100_200	2	0.71	100	200	20
2	50_100	2	0.42	50	100	20
3	100_100	2	0.55	100	100	20
0	100_200	3	0.87	100	200	20
1	100_100	3	0.83	100	100	20
2	50_200	3	0.26	50	200	20
3	50_100	3	0.12	50	100	20
0	50_200	4	0.14	50	200	20
1	100_200	4	0.69	100	200	20
2	100_100	4	0.93	100	100	20
3	50_100	4	0.2	50	100	20
0	100_200	5	0.7	100	200	20
1	100_100	5	0.32	100	100	20
2	50_200	5	0.58	50	200	20
3	50_100	5	0.68	50	100	20
0	100_200	6	0.92	100	200	20
1	50_200	6	0.18	50	200	20
2	100_100	6	0.69	100	100	20
3	50_100	6	0.08	50	100	20
0	100_200	7	0.8	100	200	20
1	50_200	7	0.42	50	200	20
2	100_100	7	0.59	100	100	20
3	50_100	7	0.44	50	100	20
0	100_200	8	0.77	100	200	20
1	100_100	8	0.48	100	100	20
2	50_200	8	0.36	50	200	20
3	50_100	8	0.8	50	100	20
0	100_200	9	0.95	100	200	20
1	50_200	9	0.1	50	200	20
2	100_100	9	0.35	100	100	20
3	50_100	9	0.26	50	100	20
0	100_200	10	0.78	100	200	20
1	50_100	10	0.44	50	100	20
2	100_100	10	0.87	100	100	20
3	50_200	10	0.36	50	200	20
