## Supplementary Tables for "Design and assembly of DNA molecules using multi-objective optimisation": pp_gc_blockvariance_seq_5_population_partitioned_table.csv

	parameter_setting	sequence_id	parameter_setting_ratio	population_size	iterations	transcription_units
0	50_100	1	0.02	50	100	5
1	50_200	1	0.12	50	200	5
2	100_200	1	0.62	100	200	5
3	100_100	1	0.04	100	100	5
0	100_100	2	0.21	100	100	5
1	50_200	2	0.12	50	200	5
2	100_200	2	0.54	100	200	5
3	50_100	2	0.0	50	100	5
0	100_200	3	0.62	100	200	5
1	50_200	3	0.12	50	200	5
2	100_100	3	0.03	100	100	5
3	50_100	3	0.02	50	100	5
0	100_200	4	0.39	100	200	5
1	50_200	4	0.48	50	200	5
2	50_100	4	0.04	50	100	5
3	100_100	4	0.01	100	100	5
0	100_200	5	0.4	100	200	5
1	50_200	5	0.34	50	200	5
2	50_100	5	0.3	50	100	5
3	100_100	5	0.0	100	100	5
0	50_200	6	0.08	50	200	5
1	100_200	6	0.52	100	200	5
2	100_100	6	0.13	100	100	5
3	50_100	6	0.0	50	100	5
0	100_200	7	0.57	100	200	5
1	100_100	7	0.15	100	100	5
2	50_200	7	0.12	50	200	5
3	50_100	7	0.06	50	100	5
0	50_100	8	0.1	50	100	5
1	100_200	8	0.1	100	200	5
2	50_200	8	0.62	50	200	5
3	100_100	8	0.13	100	100	5
0	50_200	9	0.02	50	200	5
1	100_200	9	0.65	100	200	5
2	100_100	9	0.09	100	100	5
3	50_100	9	0.0	50	100	5
0	50_100	10	0.06	50	100	5
1	100_100	10	0.07	100	100	5
2	100_200	10	0.5	100	200	5
3	50_200	10	0.2	50	200	5
