## Supplementary Tables for "Design and assembly of DNA molecules using multi-objective optimisation": pp_gc_blockvariance_seq_20_population_partitioned_table.csv

	parameter_setting	sequence_id	parameter_setting_ratio	population_size	iterations	transcription_units
0	100_200	1	0.82	100	200	20
1	50_200	1	0.06	50	200	20
2	100_100	1	0.02	100	100	20
3	50_100	1	0.0	50	100	20
0	100_200	2	0.88	100	200	20
1	50_100	2	0.0	50	100	20
2	100_100	2	0.0	100	100	20
3	50_200	2	0.0	50	200	20
0	50_200	3	0.3	50	200	20
1	100_200	3	0.71	100	200	20
2	50_100	3	0.0	50	100	20
3	100_100	3	0.0	100	100	20
0	100_200	4	0.88	100	200	20
1	100_100	4	0.01	100	100	20
2	50_100	4	0.0	50	100	20
3	50_200	4	0.0	50	200	20
0	100_200	5	0.55	100	200	20
1	50_200	5	0.16	50	200	20
2	100_100	5	0.33	100	100	20
3	50_100	5	0.0	50	100	20
0	100_200	6	0.86	100	200	20
1	50_200	6	0.06	50	200	20
2	100_100	6	0.02	100	100	20
3	50_100	6	0.0	50	100	20
0	100_200	7	0.72	100	200	20
1	50_200	7	0.1	50	200	20
2	50_100	7	0.0	50	100	20
3	100_100	7	0.0	100	100	20
0	100_200	8	0.83	100	200	20
1	100_100	8	0.16	100	100	20
2	50_100	8	0.0	50	100	20
3	50_200	8	0.0	50	200	20
0	100_200	9	0.89	100	200	20
1	100_100	9	0.05	100	100	20
2	50_100	9	0.0	50	100	20
3	50_200	9	0.0	50	200	20
0	50_200	10	0.1	50	200	20
1	100_200	10	0.82	100	200	20
2	50_100	10	0.0	50	100	20
3	100_100	10	0.0	100	100	20
