## Supplementary Tables for "Design and assembly of DNA molecules using multi-objective optimisation": pp_gc_codonusage_blocknumber_seq_5_population_partitioned_table.csv

	parameter_setting	sequence_id	parameter_setting_ratio	population_size	iterations	transcription_units
0	100_200	1	0.96	100	200	5
1	50_200	1	0.14	50	200	5
2	50_100	1	0.0	50	100	5
3	100_100	1	0.0	100	100	5
0	50_200	2	0.12	50	200	5
1	100_200	2	0.98	100	200	5
2	50_100	2	0.0	50	100	5
3	100_100	2	0.0	100	100	5
0	100_200	3	0.97	100	200	5
1	50_200	3	0.24	50	200	5
2	50_100	3	0.0	50	100	5
3	100_100	3	0.0	100	100	5
0	100_200	4	0.94	100	200	5
1	50_200	4	0.08	50	200	5
2	50_100	4	0.0	50	100	5
3	100_100	4	0.0	100	100	5
0	100_200	5	0.61	100	200	5
1	50_200	5	0.72	50	200	5
2	100_100	5	0.11	100	100	5
3	50_100	5	0.0	50	100	5
0	100_200	6	0.94	100	200	5
1	50_200	6	0.08	50	200	5
2	100_100	6	0.04	100	100	5
3	50_100	6	0.0	50	100	5
0	100_200	7	0.8	100	200	5
1	100_100	7	0.05	100	100	5
2	50_200	7	0.28	50	200	5
3	50_100	7	0.0	50	100	5
0	100_200	8	0.82	100	200	5
1	50_200	8	0.74	50	200	5
2	100_100	8	0.16	100	100	5
3	50_100	8	0.0	50	100	5
0	50_200	9	0.2	50	200	5
1	100_200	9	0.91	100	200	5
2	50_100	9	0.0	50	100	5
3	100_100	9	0.0	100	100	5
0	100_200	10	0.95	100	200	5
1	50_200	10	0.04	50	200	5
2	50_100	10	0.0	50	100	5
3	100_100	10	0.0	100	100	5
