## Supplementary Tables for "Design and assembly of DNA molecules using multi-objective optimisation": pp_gc_codonusage_blocknumber_seq_10_population_partitioned_table.csv

	parameter_setting	sequence_id	parameter_setting_ratio	population_size	iterations	transcription_units
0	100_200	1	0.98	100	200	10
1	50_100	1	0.02	50	100	10
2	100_100	1	0.0	100	100	10
3	50_200	1	0.0	50	200	10
0	50_200	2	0.46	50	200	10
1	100_200	2	0.9	100	200	10
2	100_100	2	0.03	100	100	10
3	50_100	2	0.0	50	100	10
0	100_200	3	0.89	100	200	10
1	50_200	3	0.28	50	200	10
2	50_100	3	0.0	50	100	10
3	100_100	3	0.0	100	100	10
0	100_200	4	0.91	100	200	10
1	50_200	4	0.5	50	200	10
2	50_100	4	0.0	50	100	10
3	100_100	4	0.0	100	100	10
0	100_200	5	0.67	100	200	10
1	50_200	5	0.4	50	200	10
2	50_100	5	0.0	50	100	10
3	100_100	5	0.0	100	100	10
0	100_200	6	0.97	100	200	10
1	50_200	6	0.18	50	200	10
2	50_100	6	0.0	50	100	10
3	100_100	6	0.0	100	100	10
0	100_200	7	0.89	100	200	10
1	50_200	7	0.48	50	200	10
2	50_100	7	0.0	50	100	10
3	100_100	7	0.0	100	100	10
0	100_200	8	0.9	100	200	10
1	50_200	8	0.28	50	200	10
2	50_100	8	0.0	50	100	10
3	100_100	8	0.0	100	100	10
0	100_200	9	0.97	100	200	10
1	50_200	9	0.44	50	200	10
2	50_100	9	0.0	50	100	10
3	100_100	9	0.0	100	100	10
0	100_200	10	0.64	100	200	10
1	100_100	10	0.16	100	100	10
2	50_200	10	0.58	50	200	10
3	50_100	10	0.0	50	100	10
