## Supplementary Tables for "Design and assembly of DNA molecules using multi-objective optimisation": standard_archive_gc_blocknumber_time_comparison.csv

	id	parameter_setting_a	parameter_setting_b	run	sample	time_a	time_b	time_diff	transcription_units
0	1	50_100	10_100	0	5 1 0	108	37	71	5
1	1	50_100	10_100	1	5 1 1	108	37	71	5
2	1	50_100	10_100	2	5 1 2	110	39	71	5
3	1	50_100	10_100	3	5 1 3	105	36	69	5
4	1	50_100	10_100	4	5 1 4	110	36	74	5
5	2	50_100	10_100	0	5 2 0	100	35	65	5
6	2	50_100	10_100	1	5 2 1	100	35	65	5
7	2	50_100	10_100	2	5 2 2	101	36	65	5
8	2	50_100	10_100	3	5 2 3	101	32	69	5
9	2	50_100	10_100	4	5 2 4	97	34	63	5
10	3	50_100	10_100	0	5 3 0	115	39	76	5
11	3	50_100	10_100	1	5 3 1	116	39	77	5
12	3	50_100	10_100	2	5 3 2	114	38	76	5
13	3	50_100	10_100	3	5 3 3	115	41	74	5
14	3	50_100	10_100	4	5 3 4	113	38	75	5
15	4	50_100	10_100	0	5 4 0	103	42	61	5
16	4	50_100	10_100	1	5 4 1	111	41	70	5
17	4	50_100	10_100	2	5 4 2	108	52	56	5
18	4	50_100	10_100	3	5 4 3	110	44	66	5
19	4	50_100	10_100	4	5 4 4	102	46	56	5
20	5	50_100	10_100	0	5 5 0	96	32	64	5
21	5	50_100	10_100	1	5 5 1	96	34	62	5
22	5	50_100	10_100	2	5 5 2	97	33	64	5
23	5	50_100	10_100	3	5 5 3	99	36	63	5
24	5	50_100	10_100	4	5 5 4	99	31	68	5
25	6	50_100	10_100	0	5 6 0	111	50	61	5
26	6	50_100	10_100	1	5 6 1	105	41	64	5
27	6	50_100	10_100	2	5 6 2	111	46	65	5
28	6	50_100	10_100	3	5 6 3	114	49	65	5
29	6	50_100	10_100	4	5 6 4	106	41	65	5
30	7	50_100	10_100	0	5 7 0	112	38	74	5
31	7	50_100	10_100	1	5 7 1	102	44	58	5
32	7	50_100	10_100	2	5 7 2	105	45	60	5
33	7	50_100	10_100	3	5 7 3	113	35	78	5
34	7	50_100	10_100	4	5 7 4	106	39	67	5
35	8	50_100	10_100	0	5 8 0	104	37	67	5
36	8	50_100	10_100	1	5 8 1	99	40	59	5
37	8	50_100	10_100	2	5 8 2	107	50	57	5
38	8	50_100	10_100	3	5 8 3	105	44	61	5
39	8	50_100	10_100	4	5 8 4	104	39	65	5
40	9	50_100	10_100	0	5 9 0	105	37	68	5
41	9	50_100	10_100	1	5 9 1	101	35	66	5
42	9	50_100	10_100	2	5 9 2	100	33	67	5
43	9	50_100	10_100	3	5 9 3	100	35	65	5
44	9	50_100	10_100	4	5 9 4	100	34	66	5
45	10	50_100	10_100	0	5 10 0	100	48	52	5
46	10	50_100	10_100	1	5 10 1	101	48	53	5
47	10	50_100	10_100	2	5 10 2	104	41	63	5
48	10	50_100	10_100	3	5 10 3	103	42	61	5
49	10	50_100	10_100	4	5 10 4	105	44	61	5
50	1	50_100	10_100	0	10 1 0	230	76	154	10
51	1	50_100	10_100	1	10 1 1	239	75	164	10
52	1	50_100	10_100	2	10 1 2	254	88	166	10
53	1	50_100	10_100	3	10 1 3	244	84	160	10
54	1	50_100	10_100	4	10 1 4	239	77	162	10
55	2	50_100	10_100	0	10 2 0	238	76	162	10
56	2	50_100	10_100	1	10 2 1	239	83	156	10
57	2	50_100	10_100	2	10 2 2	230	86	144	10
58	2	50_100	10_100	3	10 2 3	238	78	160	10
59	2	50_100	10_100	4	10 2 4	239	96	143	10
60	3	50_100	10_100	0	10 3 0	226	75	151	10
61	3	50_100	10_100	1	10 3 1	227	81	146	10
62	3	50_100	10_100	2	10 3 2	225	90	135	10
63	3	50_100	10_100	3	10 3 3	223	76	147	10
64	3	50_100	10_100	4	10 3 4	232	76	156	10
65	4	50_100	10_100	0	10 4 0	245	78	167	10
66	4	50_100	10_100	1	10 4 1	244	79	165	10
67	4	50_100	10_100	2	10 4 2	257	73	184	10
68	4	50_100	10_100	3	10 4 3	265	75	190	10
69	4	50_100	10_100	4	10 4 4	293	80	213	10
70	5	50_100	10_100	0	10 5 0	229	77	152	10
71	5	50_100	10_100	1	10 5 1	231	78	153	10
72	5	50_100	10_100	2	10 5 2	204	76	128	10
73	5	50_100	10_100	3	10 5 3	238	77	161	10
74	5	50_100	10_100	4	10 5 4	229	79	150	10
75	6	50_100	10_100	0	10 6 0	210	84	126	10
76	6	50_100	10_100	1	10 6 1	232	76	156	10
77	6	50_100	10_100	2	10 6 2	227	78	149	10
78	6	50_100	10_100	3	10 6 3	227	75	152	10
79	6	50_100	10_100	4	10 6 4	214	80	134	10
80	7	50_100	10_100	0	10 7 0	240	73	167	10
81	7	50_100	10_100	1	10 7 1	230	77	153	10
82	7	50_100	10_100	2	10 7 2	253	80	173	10
83	7	50_100	10_100	3	10 7 3	252	82	170	10
84	7	50_100	10_100	4	10 7 4	236	73	163	10
85	8	50_100	10_100	0	10 8 0	272	72	200	10
86	8	50_100	10_100	1	10 8 1	279	85	194	10
87	8	50_100	10_100	2	10 8 2	267	81	186	10
88	8	50_100	10_100	3	10 8 3	284	79	205	10
89	8	50_100	10_100	4	10 8 4	290	75	215	10
90	9	50_100	10_100	0	10 9 0	231	76	155	10
91	9	50_100	10_100	1	10 9 1	230	72	158	10
92	9	50_100	10_100	2	10 9 2	204	82	122	10
93	9	50_100	10_100	3	10 9 3	202	80	122	10
94	9	50_100	10_100	4	10 9 4	205	77	128	10
95	10	50_100	10_100	0	10 10 0	226	75	151	10
96	10	50_100	10_100	1	10 10 1	244	81	163	10
97	10	50_100	10_100	2	10 10 2	228	71	157	10
98	10	50_100	10_100	3	10 10 3	242	81	161	10
99	10	50_100	10_100	4	10 10 4	222	81	141	10
100	1	50_100	10_100	0	20 1 0	577	105	472	20
101	1	50_100	10_100	1	20 1 1	585	95	490	20
102	1	50_100	10_100	2	20 1 2	579	105	474	20
103	1	50_100	10_100	3	20 1 3	594	106	488	20
104	1	50_100	10_100	4	20 1 4	592	110	482	20
105	2	50_100	10_100	0	20 2 0	613	105	508	20
106	2	50_100	10_100	1	20 2 1	608	132	476	20
107	2	50_100	10_100	2	20 2 2	601	114	487	20
108	2	50_100	10_100	3	20 2 3	563	120	443	20
109	2	50_100	10_100	4	20 2 4	608	105	503	20
110	3	50_100	10_100	0	20 3 0	332	62	270	20
111	3	50_100	10_100	1	20 3 1	334	61	273	20
112	3	50_100	10_100	2	20 3 2	334	61	273	20
113	3	50_100	10_100	3	20 3 3	335	61	274	20
114	3	50_100	10_100	4	20 3 4	333	61	272	20
115	4	50_100	10_100	0	20 4 0	786	62	724	20
116	4	50_100	10_100	1	20 4 1	755	62	693	20
117	4	50_100	10_100	2	20 4 2	912	62	850	20
118	4	50_100	10_100	3	20 4 3	290	61	229	20
119	4	50_100	10_100	4	20 4 4	588	61	527	20
120	5	50_100	10_100	0	20 5 0	602	70	532	20
121	5	50_100	10_100	1	20 5 1	636	61	575	20
122	5	50_100	10_100	2	20 5 2	572	67	505	20
123	5	50_100	10_100	3	20 5 3	563	61	502	20
124	5	50_100	10_100	4	20 5 4	633	60	573	20
125	6	50_100	10_100	0	20 6 0	592	136	456	20
126	6	50_100	10_100	1	20 6 1	600	143	457	20
127	6	50_100	10_100	2	20 6 2	592	144	448	20
128	6	50_100	10_100	3	20 6 3	531	143	388	20
129	6	50_100	10_100	4	20 6 4	587	145	442	20
130	7	50_100	10_100	0	20 7 0	762	61	701	20
131	7	50_100	10_100	1	20 7 1	720	61	659	20
132	7	50_100	10_100	2	20 7 2	748	61	687	20
133	7	50_100	10_100	3	20 7 3	731	61	670	20
134	7	50_100	10_100	4	20 7 4	703	60	643	20
135	8	50_100	10_100	0	20 8 0	553	173	380	20
136	8	50_100	10_100	1	20 8 1	500	165	335	20
137	8	50_100	10_100	2	20 8 2	538	152	386	20
138	8	50_100	10_100	3	20 8 3	544	159	385	20
139	8	50_100	10_100	4	20 8 4	510	167	343	20
140	9	50_100	10_100	0	20 9 0	968	62	906	20
141	9	50_100	10_100	1	20 9 1	830	62	768	20
142	9	50_100	10_100	2	20 9 2	847	61	786	20
143	9	50_100	10_100	3	20 9 3	890	62	828	20
144	9	50_100	10_100	4	20 9 4	837	62	775	20
145	10	50_100	10_100	0	20 10 0	722	61	661	20
146	10	50_100	10_100	1	20 10 1	758	61	697	20
147	10	50_100	10_100	2	20 10 2	898	61	837	20
148	10	50_100	10_100	3	20 10 3	751	60	691	20
149	10	50_100	10_100	4	20 10 4	769	62	707	20
0	1	50_200	10_200	0	5 1 0	212	80	132	5
1	1	50_200	10_200	1	5 1 1	217	80	137	5
2	1	50_200	10_200	2	5 1 2	220	84	136	5
3	1	50_200	10_200	3	5 1 3	222	82	140	5
4	1	50_200	10_200	4	5 1 4	221	83	138	5
5	2	50_200	10_200	0	5 2 0	201	73	128	5
6	2	50_200	10_200	1	5 2 1	197	74	123	5
7	2	50_200	10_200	2	5 2 2	197	72	125	5
8	2	50_200	10_200	3	5 2 3	195	71	124	5
9	2	50_200	10_200	4	5 2 4	209	69	140	5
10	3	50_200	10_200	0	5 3 0	233	83	150	5
11	3	50_200	10_200	1	5 3 1	214	84	130	5
12	3	50_200	10_200	2	5 3 2	219	79	140	5
13	3	50_200	10_200	3	5 3 3	232	74	158	5
14	3	50_200	10_200	4	5 3 4	217	81	136	5
15	4	50_200	10_200	0	5 4 0	207	79	128	5
16	4	50_200	10_200	1	5 4 1	223	80	143	5
17	4	50_200	10_200	2	5 4 2	219	80	139	5
18	4	50_200	10_200	3	5 4 3	225	105	120	5
19	4	50_200	10_200	4	5 4 4	206	93	113	5
20	5	50_200	10_200	0	5 5 0	192	70	122	5
21	5	50_200	10_200	1	5 5 1	195	68	127	5
22	5	50_200	10_200	2	5 5 2	201	66	135	5
23	5	50_200	10_200	3	5 5 3	195	67	128	5
24	5	50_200	10_200	4	5 5 4	200	67	133	5
25	6	50_200	10_200	0	5 6 0	212	81	131	5
26	6	50_200	10_200	1	5 6 1	229	75	154	5
27	6	50_200	10_200	2	5 6 2	212	103	109	5
28	6	50_200	10_200	3	5 6 3	224	96	128	5
29	6	50_200	10_200	4	5 6 4	223	93	130	5
30	7	50_200	10_200	0	5 7 0	213	78	135	5
31	7	50_200	10_200	1	5 7 1	227	85	142	5
32	7	50_200	10_200	2	5 7 2	211	79	132	5
33	7	50_200	10_200	3	5 7 3	224	78	146	5
34	7	50_200	10_200	4	5 7 4	214	81	133	5
35	8	50_200	10_200	0	5 8 0	208	78	130	5
36	8	50_200	10_200	1	5 8 1	215	71	144	5
37	8	50_200	10_200	2	5 8 2	201	75	126	5
38	8	50_200	10_200	3	5 8 3	212	74	138	5
39	8	50_200	10_200	4	5 8 4	205	72	133	5
40	9	50_200	10_200	0	5 9 0	211	78	133	5
41	9	50_200	10_200	1	5 9 1	204	70	134	5
42	9	50_200	10_200	2	5 9 2	198	77	121	5
43	9	50_200	10_200	3	5 9 3	200	76	124	5
44	9	50_200	10_200	4	5 9 4	209	80	129	5
45	10	50_200	10_200	0	5 10 0	211	96	115	5
46	10	50_200	10_200	1	5 10 1	211	82	129	5
47	10	50_200	10_200	2	5 10 2	211	79	132	5
48	10	50_200	10_200	3	5 10 3	203	89	114	5
49	10	50_200	10_200	4	5 10 4	213	92	121	5
50	1	50_200	10_200	0	10 1 0	498	166	332	10
51	1	50_200	10_200	1	10 1 1	475	175	300	10
52	1	50_200	10_200	2	10 1 2	472	175	297	10
53	1	50_200	10_200	3	10 1 3	482	148	334	10
54	1	50_200	10_200	4	10 1 4	474	170	304	10
55	2	50_200	10_200	0	10 2 0	496	204	292	10
56	2	50_200	10_200	1	10 2 1	484	170	314	10
57	2	50_200	10_200	2	10 2 2	490	165	325	10
58	2	50_200	10_200	3	10 2 3	497	163	334	10
59	2	50_200	10_200	4	10 2 4	480	157	323	10
60	3	50_200	10_200	0	10 3 0	457	154	303	10
61	3	50_200	10_200	1	10 3 1	462	203	259	10
62	3	50_200	10_200	2	10 3 2	453	192	261	10
63	3	50_200	10_200	3	10 3 3	457	195	262	10
64	3	50_200	10_200	4	10 3 4	459	163	296	10
65	4	50_200	10_200	0	10 4 0	493	161	332	10
66	4	50_200	10_200	1	10 4 1	479	156	323	10
67	4	50_200	10_200	2	10 4 2	517	155	362	10
68	4	50_200	10_200	3	10 4 3	550	165	385	10
69	4	50_200	10_200	4	10 4 4	540	155	385	10
70	5	50_200	10_200	0	10 5 0	409	161	248	10
71	5	50_200	10_200	1	10 5 1	461	164	297	10
72	5	50_200	10_200	2	10 5 2	411	157	254	10
73	5	50_200	10_200	3	10 5 3	428	157	271	10
74	5	50_200	10_200	4	10 5 4	415	163	252	10
75	6	50_200	10_200	0	10 6 0	460	163	297	10
76	6	50_200	10_200	1	10 6 1	463	154	309	10
77	6	50_200	10_200	2	10 6 2	465	163	302	10
78	6	50_200	10_200	3	10 6 3	451	165	286	10
79	6	50_200	10_200	4	10 6 4	454	170	284	10
80	7	50_200	10_200	0	10 7 0	518	168	350	10
81	7	50_200	10_200	1	10 7 1	508	154	354	10
82	7	50_200	10_200	2	10 7 2	496	178	318	10
83	7	50_200	10_200	3	10 7 3	489	157	332	10
84	7	50_200	10_200	4	10 7 4	516	167	349	10
85	8	50_200	10_200	0	10 8 0	589	149	440	10
86	8	50_200	10_200	1	10 8 1	558	152	406	10
87	8	50_200	10_200	2	10 8 2	549	177	372	10
88	8	50_200	10_200	3	10 8 3	565	158	407	10
89	8	50_200	10_200	4	10 8 4	579	146	433	10
90	9	50_200	10_200	0	10 9 0	469	160	309	10
91	9	50_200	10_200	1	10 9 1	415	155	260	10
92	9	50_200	10_200	2	10 9 2	462	172	290	10
93	9	50_200	10_200	3	10 9 3	473	153	320	10
94	9	50_200	10_200	4	10 9 4	413	168	245	10
95	10	50_200	10_200	0	10 10 0	492	158	334	10
96	10	50_200	10_200	1	10 10 1	486	149	337	10
97	10	50_200	10_200	2	10 10 2	476	158	318	10
98	10	50_200	10_200	3	10 10 3	464	170	294	10
99	10	50_200	10_200	4	10 10 4	488	149	339	10
100	1	50_200	10_200	0	20 1 0	1158	227	931	20
101	1	50_200	10_200	1	20 1 1	1163	185	978	20
102	1	50_200	10_200	2	20 1 2	1126	226	900	20
103	1	50_200	10_200	3	20 1 3	1173	223	950	20
104	1	50_200	10_200	4	20 1 4	1117	233	884	20
105	2	50_200	10_200	0	20 2 0	1232	220	1012	20
106	2	50_200	10_200	1	20 2 1	1210	280	930	20
107	2	50_200	10_200	2	20 2 2	1131	251	880	20
108	2	50_200	10_200	3	20 2 3	1174	251	923	20
109	2	50_200	10_200	4	20 2 4	1213	225	988	20
110	3	50_200	10_200	0	20 3 0	671	129	542	20
111	3	50_200	10_200	1	20 3 1	677	129	548	20
112	3	50_200	10_200	2	20 3 2	658	128	530	20
113	3	50_200	10_200	3	20 3 3	674	127	547	20
114	3	50_200	10_200	4	20 3 4	645	129	516	20
115	4	50_200	10_200	0	20 4 0	1419	125	1294	20
116	4	50_200	10_200	1	20 4 1	1665	128	1537	20
117	4	50_200	10_200	2	20 4 2	1662	127	1535	20
118	4	50_200	10_200	3	20 4 3	964	128	836	20
119	4	50_200	10_200	4	20 4 4	1351	127	1224	20
120	5	50_200	10_200	0	20 5 0	1211	161	1050	20
121	5	50_200	10_200	1	20 5 1	1237	128	1109	20
122	5	50_200	10_200	2	20 5 2	1225	136	1089	20
123	5	50_200	10_200	3	20 5 3	1205	134	1071	20
124	5	50_200	10_200	4	20 5 4	1255	150	1105	20
125	6	50_200	10_200	0	20 6 0	1201	296	905	20
126	6	50_200	10_200	1	20 6 1	1087	310	777	20
127	6	50_200	10_200	2	20 6 2	1227	313	914	20
128	6	50_200	10_200	3	20 6 3	1120	295	825	20
129	6	50_200	10_200	4	20 6 4	1169	291	878	20
130	7	50_200	10_200	0	20 7 0	1508	125	1383	20
131	7	50_200	10_200	1	20 7 1	1510	126	1384	20
132	7	50_200	10_200	2	20 7 2	1466	126	1340	20
133	7	50_200	10_200	3	20 7 3	1460	129	1331	20
134	7	50_200	10_200	4	20 7 4	1437	128	1309	20
135	8	50_200	10_200	0	20 8 0	1044	318	726	20
136	8	50_200	10_200	1	20 8 1	1095	329	766	20
137	8	50_200	10_200	2	20 8 2	1171	332	839	20
138	8	50_200	10_200	3	20 8 3	1131	328	803	20
139	8	50_200	10_200	4	20 8 4	1170	357	813	20
140	9	50_200	10_200	0	20 9 0	1711	128	1583	20
141	9	50_200	10_200	1	20 9 1	1852	128	1724	20
142	9	50_200	10_200	2	20 9 2	1676	130	1546	20
143	9	50_200	10_200	3	20 9 3	1700	131	1569	20
144	9	50_200	10_200	4	20 9 4	1685	128	1557	20
145	10	50_200	10_200	0	20 10 0	1442	127	1315	20
146	10	50_200	10_200	1	20 10 1	1490	125	1365	20
147	10	50_200	10_200	2	20 10 2	1670	125	1545	20
148	10	50_200	10_200	3	20 10 3	1777	126	1651	20
149	10	50_200	10_200	4	20 10 4	1436	127	1309	20
0	1	100_100	20_100	0	5 1 0	225	79	146	5
1	1	100_100	20_100	1	5 1 1	227	77	150	5
2	1	100_100	20_100	2	5 1 2	233	78	155	5
3	1	100_100	20_100	3	5 1 3	223	83	140	5
4	1	100_100	20_100	4	5 1 4	227	81	146	5
5	2	100_100	20_100	0	5 2 0	201	71	130	5
6	2	100_100	20_100	1	5 2 1	204	74	130	5
7	2	100_100	20_100	2	5 2 2	203	71	132	5
8	2	100_100	20_100	3	5 2 3	207	81	126	5
9	2	100_100	20_100	4	5 2 4	207	70	137	5
10	3	100_100	20_100	0	5 3 0	238	82	156	5
11	3	100_100	20_100	1	5 3 1	224	82	142	5
12	3	100_100	20_100	2	5 3 2	235	84	151	5
13	3	100_100	20_100	3	5 3 3	223	83	140	5
14	3	100_100	20_100	4	5 3 4	236	82	154	5
15	4	100_100	20_100	0	5 4 0	213	80	133	5
16	4	100_100	20_100	1	5 4 1	225	75	150	5
17	4	100_100	20_100	2	5 4 2	216	78	138	5
18	4	100_100	20_100	3	5 4 3	212	82	130	5
19	4	100_100	20_100	4	5 4 4	226	91	135	5
20	5	100_100	20_100	0	5 5 0	208	72	136	5
21	5	100_100	20_100	1	5 5 1	202	71	131	5
22	5	100_100	20_100	2	5 5 2	204	73	131	5
23	5	100_100	20_100	3	5 5 3	209	67	142	5
24	5	100_100	20_100	4	5 5 4	211	77	134	5
25	6	100_100	20_100	0	5 6 0	219	82	137	5
26	6	100_100	20_100	1	5 6 1	220	78	142	5
27	6	100_100	20_100	2	5 6 2	230	98	132	5
28	6	100_100	20_100	3	5 6 3	232	103	129	5
29	6	100_100	20_100	4	5 6 4	218	82	136	5
30	7	100_100	20_100	0	5 7 0	216	93	123	5
31	7	100_100	20_100	1	5 7 1	231	91	140	5
32	7	100_100	20_100	2	5 7 2	230	84	146	5
33	7	100_100	20_100	3	5 7 3	217	78	139	5
34	7	100_100	20_100	4	5 7 4	229	81	148	5
35	8	100_100	20_100	0	5 8 0	211	73	138	5
36	8	100_100	20_100	1	5 8 1	217	81	136	5
37	8	100_100	20_100	2	5 8 2	217	76	141	5
38	8	100_100	20_100	3	5 8 3	217	74	143	5
39	8	100_100	20_100	4	5 8 4	219	75	144	5
40	9	100_100	20_100	0	5 9 0	210	79	131	5
41	9	100_100	20_100	1	5 9 1	208	72	136	5
42	9	100_100	20_100	2	5 9 2	206	79	127	5
43	9	100_100	20_100	3	5 9 3	210	70	140	5
44	9	100_100	20_100	4	5 9 4	209	81	128	5
45	10	100_100	20_100	0	5 10 0	218	91	127	5
46	10	100_100	20_100	1	5 10 1	216	89	127	5
47	10	100_100	20_100	2	5 10 2	217	94	123	5
48	10	100_100	20_100	3	5 10 3	208	99	109	5
49	10	100_100	20_100	4	5 10 4	209	100	109	5
50	1	100_100	20_100	0	10 1 0	498	164	334	10
51	1	100_100	20_100	1	10 1 1	489	183	306	10
52	1	100_100	20_100	2	10 1 2	483	177	306	10
53	1	100_100	20_100	3	10 1 3	494	154	340	10
54	1	100_100	20_100	4	10 1 4	506	176	330	10
55	2	100_100	20_100	0	10 2 0	508	190	318	10
56	2	100_100	20_100	1	10 2 1	506	154	352	10
57	2	100_100	20_100	2	10 2 2	518	153	365	10
58	2	100_100	20_100	3	10 2 3	499	173	326	10
59	2	100_100	20_100	4	10 2 4	502	204	298	10
60	3	100_100	20_100	0	10 3 0	414	153	261	10
61	3	100_100	20_100	1	10 3 1	412	188	224	10
62	3	100_100	20_100	2	10 3 2	463	209	254	10
63	3	100_100	20_100	3	10 3 3	417	197	220	10
64	3	100_100	20_100	4	10 3 4	463	155	308	10
65	4	100_100	20_100	0	10 4 0	596	161	435	10
66	4	100_100	20_100	1	10 4 1	567	159	408	10
67	4	100_100	20_100	2	10 4 2	489	154	335	10
68	4	100_100	20_100	3	10 4 3	504	171	333	10
69	4	100_100	20_100	4	10 4 4	563	158	405	10
70	5	100_100	20_100	0	10 5 0	520	150	370	10
71	5	100_100	20_100	1	10 5 1	437	158	279	10
72	5	100_100	20_100	2	10 5 2	479	160	319	10
73	5	100_100	20_100	3	10 5 3	416	152	264	10
74	5	100_100	20_100	4	10 5 4	516	161	355	10
75	6	100_100	20_100	0	10 6 0	430	170	260	10
76	6	100_100	20_100	1	10 6 1	431	159	272	10
77	6	100_100	20_100	2	10 6 2	476	171	305	10
78	6	100_100	20_100	3	10 6 3	422	173	249	10
79	6	100_100	20_100	4	10 6 4	431	163	268	10
80	7	100_100	20_100	0	10 7 0	488	153	335	10
81	7	100_100	20_100	1	10 7 1	498	166	332	10
82	7	100_100	20_100	2	10 7 2	492	157	335	10
83	7	100_100	20_100	3	10 7 3	477	151	326	10
84	7	100_100	20_100	4	10 7 4	508	164	344	10
85	8	100_100	20_100	0	10 8 0	556	151	405	10
86	8	100_100	20_100	1	10 8 1	581	154	427	10
87	8	100_100	20_100	2	10 8 2	582	177	405	10
88	8	100_100	20_100	3	10 8 3	600	160	440	10
89	8	100_100	20_100	4	10 8 4	580	171	409	10
90	9	100_100	20_100	0	10 9 0	481	161	320	10
91	9	100_100	20_100	1	10 9 1	490	162	328	10
92	9	100_100	20_100	2	10 9 2	426	159	267	10
93	9	100_100	20_100	3	10 9 3	420	169	251	10
94	9	100_100	20_100	4	10 9 4	419	167	252	10
95	10	100_100	20_100	0	10 10 0	489	164	325	10
96	10	100_100	20_100	1	10 10 1	489	164	325	10
97	10	100_100	20_100	2	10 10 2	488	166	322	10
98	10	100_100	20_100	3	10 10 3	505	152	353	10
99	10	100_100	20_100	4	10 10 4	473	159	314	10
100	1	100_100	20_100	0	20 1 0	1190	221	969	20
101	1	100_100	20_100	1	20 1 1	1189	185	1004	20
102	1	100_100	20_100	2	20 1 2	1127	233	894	20
103	1	100_100	20_100	3	20 1 3	1150	220	930	20
104	1	100_100	20_100	4	20 1 4	1166	191	975	20
105	2	100_100	20_100	0	20 2 0	1197	215	982	20
106	2	100_100	20_100	1	20 2 1	1150	289	861	20
107	2	100_100	20_100	2	20 2 2	1188	244	944	20
108	2	100_100	20_100	3	20 2 3	1237	242	995	20
109	2	100_100	20_100	4	20 2 4	1195	219	976	20
110	3	100_100	20_100	0	20 3 0	687	127	560	20
111	3	100_100	20_100	1	20 3 1	678	127	551	20
112	3	100_100	20_100	2	20 3 2	656	127	529	20
113	3	100_100	20_100	3	20 3 3	666	128	538	20
114	3	100_100	20_100	4	20 3 4	654	127	527	20
115	4	100_100	20_100	0	20 4 0	1372	128	1244	20
116	4	100_100	20_100	1	20 4 1	728	127	601	20
117	4	100_100	20_100	2	20 4 2	1637	128	1509	20
118	4	100_100	20_100	3	20 4 3	1247	124	1123	20
119	4	100_100	20_100	4	20 4 4	662	127	535	20
120	5	100_100	20_100	0	20 5 0	1209	167	1042	20
121	5	100_100	20_100	1	20 5 1	1275	126	1149	20
122	5	100_100	20_100	2	20 5 2	1228	132	1096	20
123	5	100_100	20_100	3	20 5 3	1278	127	1151	20
124	5	100_100	20_100	4	20 5 4	1301	158	1143	20
125	6	100_100	20_100	0	20 6 0	1205	288	917	20
126	6	100_100	20_100	1	20 6 1	1186	305	881	20
127	6	100_100	20_100	2	20 6 2	1247	295	952	20
128	6	100_100	20_100	3	20 6 3	1203	291	912	20
129	6	100_100	20_100	4	20 6 4	1198	288	910	20
130	7	100_100	20_100	0	20 7 0	1462	127	1335	20
131	7	100_100	20_100	1	20 7 1	1399	127	1272	20
132	7	100_100	20_100	2	20 7 2	1559	126	1433	20
133	7	100_100	20_100	3	20 7 3	1534	127	1407	20
134	7	100_100	20_100	4	20 7 4	1477	126	1351	20
135	8	100_100	20_100	0	20 8 0	1141	320	821	20
136	8	100_100	20_100	1	20 8 1	1169	330	839	20
137	8	100_100	20_100	2	20 8 2	1209	342	867	20
138	8	100_100	20_100	3	20 8 3	1189	345	844	20
139	8	100_100	20_100	4	20 8 4	1143	310	833	20
140	9	100_100	20_100	0	20 9 0	1969	130	1839	20
141	9	100_100	20_100	1	20 9 1	1805	129	1676	20
142	9	100_100	20_100	2	20 9 2	1902	128	1774	20
143	9	100_100	20_100	3	20 9 3	1960	129	1831	20
144	9	100_100	20_100	4	20 9 4	1881	129	1752	20
145	10	100_100	20_100	0	20 10 0	1556	127	1429	20
146	10	100_100	20_100	1	20 10 1	1656	128	1528	20
147	10	100_100	20_100	2	20 10 2	1908	126	1782	20
148	10	100_100	20_100	3	20 10 3	1469	126	1343	20
149	10	100_100	20_100	4	20 10 4	1502	126	1376	20
0	1	100_200	20_200	0	5 1 0	427	167	260	5
1	1	100_200	20_200	1	5 1 1	432	160	272	5
2	1	100_200	20_200	2	5 1 2	435	174	261	5
3	1	100_200	20_200	3	5 1 3	429	168	261	5
4	1	100_200	20_200	4	5 1 4	463	161	302	5
5	2	100_200	20_200	0	5 2 0	410	147	263	5
6	2	100_200	20_200	1	5 2 1	425	151	274	5
7	2	100_200	20_200	2	5 2 2	410	148	262	5
8	2	100_200	20_200	3	5 2 3	425	141	284	5
9	2	100_200	20_200	4	5 2 4	429	152	277	5
10	3	100_200	20_200	0	5 3 0	448	169	279	5
11	3	100_200	20_200	1	5 3 1	452	171	281	5
12	3	100_200	20_200	2	5 3 2	479	168	311	5
13	3	100_200	20_200	3	5 3 3	483	163	320	5
14	3	100_200	20_200	4	5 3 4	479	170	309	5
15	4	100_200	20_200	0	5 4 0	430	171	259	5
16	4	100_200	20_200	1	5 4 1	465	167	298	5
17	4	100_200	20_200	2	5 4 2	452	189	263	5
18	4	100_200	20_200	3	5 4 3	457	168	289	5
19	4	100_200	20_200	4	5 4 4	457	166	291	5
20	5	100_200	20_200	0	5 5 0	418	152	266	5
21	5	100_200	20_200	1	5 5 1	409	155	254	5
22	5	100_200	20_200	2	5 5 2	412	137	275	5
23	5	100_200	20_200	3	5 5 3	422	154	268	5
24	5	100_200	20_200	4	5 5 4	410	154	256	5
25	6	100_200	20_200	0	5 6 0	471	163	308	5
26	6	100_200	20_200	1	5 6 1	463	165	298	5
27	6	100_200	20_200	2	5 6 2	439	188	251	5
28	6	100_200	20_200	3	5 6 3	469	166	303	5
29	6	100_200	20_200	4	5 6 4	441	166	275	5
30	7	100_200	20_200	0	5 7 0	470	178	292	5
31	7	100_200	20_200	1	5 7 1	468	195	273	5
32	7	100_200	20_200	2	5 7 2	470	175	295	5
33	7	100_200	20_200	3	5 7 3	469	176	293	5
34	7	100_200	20_200	4	5 7 4	461	164	297	5
35	8	100_200	20_200	0	5 8 0	434	148	286	5
36	8	100_200	20_200	1	5 8 1	428	164	264	5
37	8	100_200	20_200	2	5 8 2	440	152	288	5
38	8	100_200	20_200	3	5 8 3	426	154	272	5
39	8	100_200	20_200	4	5 8 4	432	157	275	5
40	9	100_200	20_200	0	5 9 0	413	162	251	5
41	9	100_200	20_200	1	5 9 1	419	147	272	5
42	9	100_200	20_200	2	5 9 2	413	137	276	5
43	9	100_200	20_200	3	5 9 3	430	159	271	5
44	9	100_200	20_200	4	5 9 4	416	158	258	5
45	10	100_200	20_200	0	5 10 0	425	173	252	5
46	10	100_200	20_200	1	5 10 1	439	185	254	5
47	10	100_200	20_200	2	5 10 2	426	183	243	5
48	10	100_200	20_200	3	5 10 3	436	191	245	5
49	10	100_200	20_200	4	5 10 4	444	196	248	5
50	1	100_200	20_200	0	10 1 0	1003	346	657	10
51	1	100_200	20_200	1	10 1 1	997	369	628	10
52	1	100_200	20_200	2	10 1 2	953	341	612	10
53	1	100_200	20_200	3	10 1 3	1033	340	693	10
54	1	100_200	20_200	4	10 1 4	985	330	655	10
55	2	100_200	20_200	0	10 2 0	1009	358	651	10
56	2	100_200	20_200	1	10 2 1	970	374	596	10
57	2	100_200	20_200	2	10 2 2	956	356	600	10
58	2	100_200	20_200	3	10 2 3	983	325	658	10
59	2	100_200	20_200	4	10 2 4	996	329	667	10
60	3	100_200	20_200	0	10 3 0	944	326	618	10
61	3	100_200	20_200	1	10 3 1	944	351	593	10
62	3	100_200	20_200	2	10 3 2	938	417	521	10
63	3	100_200	20_200	3	10 3 3	836	424	412	10
64	3	100_200	20_200	4	10 3 4	838	328	510	10
65	4	100_200	20_200	0	10 4 0	1137	347	790	10
66	4	100_200	20_200	1	10 4 1	1080	323	757	10
67	4	100_200	20_200	2	10 4 2	1033	327	706	10
68	4	100_200	20_200	3	10 4 3	1009	323	686	10
69	4	100_200	20_200	4	10 4 4	1145	350	795	10
70	5	100_200	20_200	0	10 5 0	863	327	536	10
71	5	100_200	20_200	1	10 5 1	870	325	545	10
72	5	100_200	20_200	2	10 5 2	951	331	620	10
73	5	100_200	20_200	3	10 5 3	846	322	524	10
74	5	100_200	20_200	4	10 5 4	912	340	572	10
75	6	100_200	20_200	0	10 6 0	946	342	604	10
76	6	100_200	20_200	1	10 6 1	921	323	598	10
77	6	100_200	20_200	2	10 6 2	944	348	596	10
78	6	100_200	20_200	3	10 6 3	863	334	529	10
79	6	100_200	20_200	4	10 6 4	924	347	577	10
80	7	100_200	20_200	0	10 7 0	1004	328	676	10
81	7	100_200	20_200	1	10 7 1	984	321	663	10
82	7	100_200	20_200	2	10 7 2	1032	329	703	10
83	7	100_200	20_200	3	10 7 3	975	322	653	10
84	7	100_200	20_200	4	10 7 4	1018	326	692	10
85	8	100_200	20_200	0	10 8 0	1153	364	789	10
86	8	100_200	20_200	1	10 8 1	1149	321	828	10
87	8	100_200	20_200	2	10 8 2	1130	321	809	10
88	8	100_200	20_200	3	10 8 3	1167	358	809	10
89	8	100_200	20_200	4	10 8 4	1063	362	701	10
90	9	100_200	20_200	0	10 9 0	838	337	501	10
91	9	100_200	20_200	1	10 9 1	846	330	516	10
92	9	100_200	20_200	2	10 9 2	949	343	606	10
93	9	100_200	20_200	3	10 9 3	993	349	644	10
94	9	100_200	20_200	4	10 9 4	992	331	661	10
95	10	100_200	20_200	0	10 10 0	977	307	670	10
96	10	100_200	20_200	1	10 10 1	954	306	648	10
97	10	100_200	20_200	2	10 10 2	979	313	666	10
98	10	100_200	20_200	3	10 10 3	1000	362	638	10
99	10	100_200	20_200	4	10 10 4	937	324	613	10
100	1	100_200	20_200	0	20 1 0	2394	472	1922	20
101	1	100_200	20_200	1	20 1 1	2428	432	1996	20
102	1	100_200	20_200	2	20 1 2	2366	455	1911	20
103	1	100_200	20_200	3	20 1 3	2294	468	1826	20
104	1	100_200	20_200	4	20 1 4	2307	463	1844	20
105	2	100_200	20_200	0	20 2 0	2378	465	1913	20
106	2	100_200	20_200	1	20 2 1	2410	589	1821	20
107	2	100_200	20_200	2	20 2 2	2364	597	1767	20
108	2	100_200	20_200	3	20 2 3	2184	591	1593	20
109	2	100_200	20_200	4	20 2 4	2489	494	1995	20
110	3	100_200	20_200	0	20 3 0	1619	263	1356	20
111	3	100_200	20_200	1	20 3 1	1389	263	1126	20
112	3	100_200	20_200	2	20 3 2	1372	266	1106	20
113	3	100_200	20_200	3	20 3 3	1359	264	1095	20
114	3	100_200	20_200	4	20 3 4	1365	263	1102	20
115	4	100_200	20_200	0	20 4 0	1646	261	1385	20
116	4	100_200	20_200	1	20 4 1	2766	262	2504	20
117	4	100_200	20_200	2	20 4 2	3791	260	3531	20
118	4	100_200	20_200	3	20 4 3	3563	265	3298	20
119	4	100_200	20_200	4	20 4 4	1644	269	1375	20
120	5	100_200	20_200	0	20 5 0	2324	336	1988	20
121	5	100_200	20_200	1	20 5 1	2513	268	2245	20
122	5	100_200	20_200	2	20 5 2	2414	312	2102	20
123	5	100_200	20_200	3	20 5 3	2518	315	2203	20
124	5	100_200	20_200	4	20 5 4	2547	378	2169	20
125	6	100_200	20_200	0	20 6 0	2161	614	1547	20
126	6	100_200	20_200	1	20 6 1	2124	638	1486	20
127	6	100_200	20_200	2	20 6 2	2470	662	1808	20
128	6	100_200	20_200	3	20 6 3	2444	701	1743	20
129	6	100_200	20_200	4	20 6 4	2489	621	1868	20
130	7	100_200	20_200	0	20 7 0	2829	261	2568	20
131	7	100_200	20_200	1	20 7 1	2770	260	2510	20
132	7	100_200	20_200	2	20 7 2	3182	259	2923	20
133	7	100_200	20_200	3	20 7 3	2988	257	2731	20
134	7	100_200	20_200	4	20 7 4	2873	271	2602	20
135	8	100_200	20_200	0	20 8 0	2370	724	1646	20
136	8	100_200	20_200	1	20 8 1	2388	713	1675	20
137	8	100_200	20_200	2	20 8 2	2277	721	1556	20
138	8	100_200	20_200	3	20 8 3	2194	651	1543	20
139	8	100_200	20_200	4	20 8 4	2234	729	1505	20
140	9	100_200	20_200	0	20 9 0	3564	264	3300	20
141	9	100_200	20_200	1	20 9 1	3381	266	3115	20
142	9	100_200	20_200	2	20 9 2	3609	267	3342	20
143	9	100_200	20_200	3	20 9 3	3698	264	3434	20
144	9	100_200	20_200	4	20 9 4	3906	264	3642	20
145	10	100_200	20_200	0	20 10 0	3246	263	2983	20
146	10	100_200	20_200	1	20 10 1	3366	258	3108	20
147	10	100_200	20_200	2	20 10 2	3524	259	3265	20
148	10	100_200	20_200	3	20 10 3	3123	260	2863	20
149	10	100_200	20_200	4	20 10 4	3132	260	2872	20
