## Supplementary Tables for "Design and assembly of DNA molecules using multi-objective optimisation": standard_archive_gc_blockvariance_blocknumber_time_comparison.csv

	id	parameter_setting_a	parameter_setting_b	run	sample	time_a	time_b	time_diff	transcription_units
0	1	50_100	10_100	0	5 1 0	109	35	74	5
1	1	50_100	10_100	1	5 1 1	115	36	79	5
2	1	50_100	10_100	2	5 1 2	116	36	80	5
3	1	50_100	10_100	3	5 1 3	111	37	74	5
4	1	50_100	10_100	4	5 1 4	109	37	72	5
5	2	50_100	10_100	0	5 2 0	72	29	43	5
6	2	50_100	10_100	1	5 2 1	77	26	51	5
7	2	50_100	10_100	2	5 2 2	73	30	43	5
8	2	50_100	10_100	3	5 2 3	78	29	49	5
9	2	50_100	10_100	4	5 2 4	83	29	54	5
10	3	50_100	10_100	0	5 3 0	105	33	72	5
11	3	50_100	10_100	1	5 3 1	110	32	78	5
12	3	50_100	10_100	2	5 3 2	109	33	76	5
13	3	50_100	10_100	3	5 3 3	106	33	73	5
14	3	50_100	10_100	4	5 3 4	111	31	80	5
15	4	50_100	10_100	0	5 4 0	97	33	64	5
16	4	50_100	10_100	1	5 4 1	96	28	68	5
17	4	50_100	10_100	2	5 4 2	97	30	67	5
18	4	50_100	10_100	3	5 4 3	100	33	67	5
19	4	50_100	10_100	4	5 4 4	98	28	70	5
20	5	50_100	10_100	0	5 5 0	111	37	74	5
21	5	50_100	10_100	1	5 5 1	105	34	71	5
22	5	50_100	10_100	2	5 5 2	105	30	75	5
23	5	50_100	10_100	3	5 5 3	113	33	80	5
24	5	50_100	10_100	4	5 5 4	109	32	77	5
25	6	50_100	10_100	0	5 6 0	111	34	77	5
26	6	50_100	10_100	1	5 6 1	113	31	82	5
27	6	50_100	10_100	2	5 6 2	110	32	78	5
28	6	50_100	10_100	3	5 6 3	112	33	79	5
29	6	50_100	10_100	4	5 6 4	112	32	80	5
30	7	50_100	10_100	0	5 7 0	95	30	65	5
31	7	50_100	10_100	1	5 7 1	96	31	65	5
32	7	50_100	10_100	2	5 7 2	93	29	64	5
33	7	50_100	10_100	3	5 7 3	94	26	68	5
34	7	50_100	10_100	4	5 7 4	95	26	69	5
35	8	50_100	10_100	0	5 8 0	87	28	59	5
36	8	50_100	10_100	1	5 8 1	85	28	57	5
37	8	50_100	10_100	2	5 8 2	88	28	60	5
38	8	50_100	10_100	3	5 8 3	86	27	59	5
39	8	50_100	10_100	4	5 8 4	95	29	66	5
40	9	50_100	10_100	0	5 9 0	97	30	67	5
41	9	50_100	10_100	1	5 9 1	103	27	76	5
42	9	50_100	10_100	2	5 9 2	97	29	68	5
43	9	50_100	10_100	3	5 9 3	97	30	67	5
44	9	50_100	10_100	4	5 9 4	96	27	69	5
45	10	50_100	10_100	0	5 10 0	97	30	67	5
46	10	50_100	10_100	1	5 10 1	99	33	66	5
47	10	50_100	10_100	2	5 10 2	99	30	69	5
48	10	50_100	10_100	3	5 10 3	97	31	66	5
49	10	50_100	10_100	4	5 10 4	98	36	62	5
50	1	50_100	10_100	0	10 1 0	201	62	139	10
51	1	50_100	10_100	1	10 1 1	198	67	131	10
52	1	50_100	10_100	2	10 1 2	196	68	128	10
53	1	50_100	10_100	3	10 1 3	206	64	142	10
54	1	50_100	10_100	4	10 1 4	202	65	137	10
55	2	50_100	10_100	0	10 2 0	204	70	134	10
56	2	50_100	10_100	1	10 2 1	232	64	168	10
57	2	50_100	10_100	2	10 2 2	206	69	137	10
58	2	50_100	10_100	3	10 2 3	211	64	147	10
59	2	50_100	10_100	4	10 2 4	244	71	173	10
60	3	50_100	10_100	0	10 3 0	221	65	156	10
61	3	50_100	10_100	1	10 3 1	210	66	144	10
62	3	50_100	10_100	2	10 3 2	207	66	141	10
63	3	50_100	10_100	3	10 3 3	203	65	138	10
64	3	50_100	10_100	4	10 3 4	222	68	154	10
65	4	50_100	10_100	0	10 4 0	259	70	189	10
66	4	50_100	10_100	1	10 4 1	262	76	186	10
67	4	50_100	10_100	2	10 4 2	253	75	178	10
68	4	50_100	10_100	3	10 4 3	250	75	175	10
69	4	50_100	10_100	4	10 4 4	242	71	171	10
70	5	50_100	10_100	0	10 5 0	236	68	168	10
71	5	50_100	10_100	1	10 5 1	246	62	184	10
72	5	50_100	10_100	2	10 5 2	244	68	176	10
73	5	50_100	10_100	3	10 5 3	237	66	171	10
74	5	50_100	10_100	4	10 5 4	248	67	181	10
75	6	50_100	10_100	0	10 6 0	210	77	133	10
76	6	50_100	10_100	1	10 6 1	235	68	167	10
77	6	50_100	10_100	2	10 6 2	232	69	163	10
78	6	50_100	10_100	3	10 6 3	211	66	145	10
79	6	50_100	10_100	4	10 6 4	225	67	158	10
80	7	50_100	10_100	0	10 7 0	240	74	166	10
81	7	50_100	10_100	1	10 7 1	241	67	174	10
82	7	50_100	10_100	2	10 7 2	245	65	180	10
83	7	50_100	10_100	3	10 7 3	242	72	170	10
84	7	50_100	10_100	4	10 7 4	234	68	166	10
85	8	50_100	10_100	0	10 8 0	203	67	136	10
86	8	50_100	10_100	1	10 8 1	228	76	152	10
87	8	50_100	10_100	2	10 8 2	228	66	162	10
88	8	50_100	10_100	3	10 8 3	206	69	137	10
89	8	50_100	10_100	4	10 8 4	228	67	161	10
90	9	50_100	10_100	0	10 9 0	220	64	156	10
91	9	50_100	10_100	1	10 9 1	206	67	139	10
92	9	50_100	10_100	2	10 9 2	207	69	138	10
93	9	50_100	10_100	3	10 9 3	208	65	143	10
94	9	50_100	10_100	4	10 9 4	219	65	154	10
95	10	50_100	10_100	0	10 10 0	234	67	167	10
96	10	50_100	10_100	1	10 10 1	232	67	165	10
97	10	50_100	10_100	2	10 10 2	237	67	170	10
98	10	50_100	10_100	3	10 10 3	253	67	186	10
99	10	50_100	10_100	4	10 10 4	266	70	196	10
100	1	50_100	10_100	0	20 1 0	748	147	601	20
101	1	50_100	10_100	1	20 1 1	909	160	749	20
102	1	50_100	10_100	2	20 1 2	772	156	616	20
103	1	50_100	10_100	3	20 1 3	714	183	531	20
104	1	50_100	10_100	4	20 1 4	723	157	566	20
105	2	50_100	10_100	0	20 2 0	930	149	781	20
106	2	50_100	10_100	1	20 2 1	811	130	681	20
107	2	50_100	10_100	2	20 2 2	591	127	464	20
108	2	50_100	10_100	3	20 2 3	907	146	761	20
109	2	50_100	10_100	4	20 2 4	820	125	695	20
110	3	50_100	10_100	0	20 3 0	530	180	350	20
111	3	50_100	10_100	1	20 3 1	579	204	375	20
112	3	50_100	10_100	2	20 3 2	595	166	429	20
113	3	50_100	10_100	3	20 3 3	613	182	431	20
114	3	50_100	10_100	4	20 3 4	585	154	431	20
115	4	50_100	10_100	0	20 4 0	537	176	361	20
116	4	50_100	10_100	1	20 4 1	601	169	432	20
117	4	50_100	10_100	2	20 4 2	587	160	427	20
118	4	50_100	10_100	3	20 4 3	551	196	355	20
119	4	50_100	10_100	4	20 4 4	557	162	395	20
120	5	50_100	10_100	0	20 5 0	583	172	411	20
121	5	50_100	10_100	1	20 5 1	751	161	590	20
122	5	50_100	10_100	2	20 5 2	688	175	513	20
123	5	50_100	10_100	3	20 5 3	597	167	430	20
124	5	50_100	10_100	4	20 5 4	642	170	472	20
125	6	50_100	10_100	0	20 6 0	804	146	658	20
126	6	50_100	10_100	1	20 6 1	975	153	822	20
127	6	50_100	10_100	2	20 6 2	893	154	739	20
128	6	50_100	10_100	3	20 6 3	931	160	771	20
129	6	50_100	10_100	4	20 6 4	782	159	623	20
130	7	50_100	10_100	0	20 7 0	608	180	428	20
131	7	50_100	10_100	1	20 7 1	583	181	402	20
132	7	50_100	10_100	2	20 7 2	648	149	499	20
133	7	50_100	10_100	3	20 7 3	638	168	470	20
134	7	50_100	10_100	4	20 7 4	576	206	370	20
135	8	50_100	10_100	0	20 8 0	575	152	423	20
136	8	50_100	10_100	1	20 8 1	581	164	417	20
137	8	50_100	10_100	2	20 8 2	597	173	424	20
138	8	50_100	10_100	3	20 8 3	561	176	385	20
139	8	50_100	10_100	4	20 8 4	560	172	388	20
140	9	50_100	10_100	0	20 9 0	479	163	316	20
141	9	50_100	10_100	1	20 9 1	513	159	354	20
142	9	50_100	10_100	2	20 9 2	527	153	374	20
143	9	50_100	10_100	3	20 9 3	483	143	340	20
144	9	50_100	10_100	4	20 9 4	473	153	320	20
145	10	50_100	10_100	0	20 10 0	538	165	373	20
146	10	50_100	10_100	1	20 10 1	623	160	463	20
147	10	50_100	10_100	2	20 10 2	563	180	383	20
148	10	50_100	10_100	3	20 10 3	550	165	385	20
149	10	50_100	10_100	4	20 10 4	557	161	396	20
0	1	50_200	10_200	0	5 1 0	221	77	144	5
1	1	50_200	10_200	1	5 1 1	223	73	150	5
2	1	50_200	10_200	2	5 1 2	232	83	149	5
3	1	50_200	10_200	3	5 1 3	236	84	152	5
4	1	50_200	10_200	4	5 1 4	228	81	147	5
5	2	50_200	10_200	0	5 2 0	145	62	83	5
6	2	50_200	10_200	1	5 2 1	150	57	93	5
7	2	50_200	10_200	2	5 2 2	152	60	92	5
8	2	50_200	10_200	3	5 2 3	149	61	88	5
9	2	50_200	10_200	4	5 2 4	147	61	86	5
10	3	50_200	10_200	0	5 3 0	218	63	155	5
11	3	50_200	10_200	1	5 3 1	211	71	140	5
12	3	50_200	10_200	2	5 3 2	211	75	136	5
13	3	50_200	10_200	3	5 3 3	221	71	150	5
14	3	50_200	10_200	4	5 3 4	219	70	149	5
15	4	50_200	10_200	0	5 4 0	193	62	131	5
16	4	50_200	10_200	1	5 4 1	195	70	125	5
17	4	50_200	10_200	2	5 4 2	200	64	136	5
18	4	50_200	10_200	3	5 4 3	193	63	130	5
19	4	50_200	10_200	4	5 4 4	194	67	127	5
20	5	50_200	10_200	0	5 5 0	222	63	159	5
21	5	50_200	10_200	1	5 5 1	222	75	147	5
22	5	50_200	10_200	2	5 5 2	222	70	152	5
23	5	50_200	10_200	3	5 5 3	217	69	148	5
24	5	50_200	10_200	4	5 5 4	222	79	143	5
25	6	50_200	10_200	0	5 6 0	228	67	161	5
26	6	50_200	10_200	1	5 6 1	224	68	156	5
27	6	50_200	10_200	2	5 6 2	222	76	146	5
28	6	50_200	10_200	3	5 6 3	224	71	153	5
29	6	50_200	10_200	4	5 6 4	218	67	151	5
30	7	50_200	10_200	0	5 7 0	190	68	122	5
31	7	50_200	10_200	1	5 7 1	190	64	126	5
32	7	50_200	10_200	2	5 7 2	187	56	131	5
33	7	50_200	10_200	3	5 7 3	187	63	124	5
34	7	50_200	10_200	4	5 7 4	190	62	128	5
35	8	50_200	10_200	0	5 8 0	176	66	110	5
36	8	50_200	10_200	1	5 8 1	183	69	114	5
37	8	50_200	10_200	2	5 8 2	176	66	110	5
38	8	50_200	10_200	3	5 8 3	173	67	106	5
39	8	50_200	10_200	4	5 8 4	174	67	107	5
40	9	50_200	10_200	0	5 9 0	194	62	132	5
41	9	50_200	10_200	1	5 9 1	194	63	131	5
42	9	50_200	10_200	2	5 9 2	191	58	133	5
43	9	50_200	10_200	3	5 9 3	187	60	127	5
44	9	50_200	10_200	4	5 9 4	190	61	129	5
45	10	50_200	10_200	0	5 10 0	202	68	134	5
46	10	50_200	10_200	1	5 10 1	204	71	133	5
47	10	50_200	10_200	2	5 10 2	196	76	120	5
48	10	50_200	10_200	3	5 10 3	203	75	128	5
49	10	50_200	10_200	4	5 10 4	201	75	126	5
50	1	50_200	10_200	0	10 1 0	397	139	258	10
51	1	50_200	10_200	1	10 1 1	418	143	275	10
52	1	50_200	10_200	2	10 1 2	419	135	284	10
53	1	50_200	10_200	3	10 1 3	426	145	281	10
54	1	50_200	10_200	4	10 1 4	422	148	274	10
55	2	50_200	10_200	0	10 2 0	475	155	320	10
56	2	50_200	10_200	1	10 2 1	488	139	349	10
57	2	50_200	10_200	2	10 2 2	486	138	348	10
58	2	50_200	10_200	3	10 2 3	416	147	269	10
59	2	50_200	10_200	4	10 2 4	464	156	308	10
60	3	50_200	10_200	0	10 3 0	418	144	274	10
61	3	50_200	10_200	1	10 3 1	415	143	272	10
62	3	50_200	10_200	2	10 3 2	418	143	275	10
63	3	50_200	10_200	3	10 3 3	449	161	288	10
64	3	50_200	10_200	4	10 3 4	417	141	276	10
65	4	50_200	10_200	0	10 4 0	496	152	344	10
66	4	50_200	10_200	1	10 4 1	507	157	350	10
67	4	50_200	10_200	2	10 4 2	503	155	348	10
68	4	50_200	10_200	3	10 4 3	495	159	336	10
69	4	50_200	10_200	4	10 4 4	511	160	351	10
70	5	50_200	10_200	0	10 5 0	472	133	339	10
71	5	50_200	10_200	1	10 5 1	501	143	358	10
72	5	50_200	10_200	2	10 5 2	482	134	348	10
73	5	50_200	10_200	3	10 5 3	476	147	329	10
74	5	50_200	10_200	4	10 5 4	474	146	328	10
75	6	50_200	10_200	0	10 6 0	417	142	275	10
76	6	50_200	10_200	1	10 6 1	425	146	279	10
77	6	50_200	10_200	2	10 6 2	453	148	305	10
78	6	50_200	10_200	3	10 6 3	465	156	309	10
79	6	50_200	10_200	4	10 6 4	466	158	308	10
80	7	50_200	10_200	0	10 7 0	477	149	328	10
81	7	50_200	10_200	1	10 7 1	503	153	350	10
82	7	50_200	10_200	2	10 7 2	499	145	354	10
83	7	50_200	10_200	3	10 7 3	504	147	357	10
84	7	50_200	10_200	4	10 7 4	502	158	344	10
85	8	50_200	10_200	0	10 8 0	413	158	255	10
86	8	50_200	10_200	1	10 8 1	417	151	266	10
87	8	50_200	10_200	2	10 8 2	453	151	302	10
88	8	50_200	10_200	3	10 8 3	463	162	301	10
89	8	50_200	10_200	4	10 8 4	462	154	308	10
90	9	50_200	10_200	0	10 9 0	430	146	284	10
91	9	50_200	10_200	1	10 9 1	441	141	300	10
92	9	50_200	10_200	2	10 9 2	415	148	267	10
93	9	50_200	10_200	3	10 9 3	445	142	303	10
94	9	50_200	10_200	4	10 9 4	415	141	274	10
95	10	50_200	10_200	0	10 10 0	490	161	329	10
96	10	50_200	10_200	1	10 10 1	506	149	357	10
97	10	50_200	10_200	2	10 10 2	508	148	360	10
98	10	50_200	10_200	3	10 10 3	474	158	316	10
99	10	50_200	10_200	4	10 10 4	429	154	275	10
100	1	50_200	10_200	0	20 1 0	1597	354	1243	20
101	1	50_200	10_200	1	20 1 1	1581	355	1226	20
102	1	50_200	10_200	2	20 1 2	1530	342	1188	20
103	1	50_200	10_200	3	20 1 3	1513	364	1149	20
104	1	50_200	10_200	4	20 1 4	1808	381	1427	20
105	2	50_200	10_200	0	20 2 0	1253	299	954	20
106	2	50_200	10_200	1	20 2 1	1646	328	1318	20
107	2	50_200	10_200	2	20 2 2	1838	322	1516	20
108	2	50_200	10_200	3	20 2 3	1247	299	948	20
109	2	50_200	10_200	4	20 2 4	1649	349	1300	20
110	3	50_200	10_200	0	20 3 0	1212	373	839	20
111	3	50_200	10_200	1	20 3 1	1181	376	805	20
112	3	50_200	10_200	2	20 3 2	1211	404	807	20
113	3	50_200	10_200	3	20 3 3	1039	369	670	20
114	3	50_200	10_200	4	20 3 4	1181	375	806	20
115	4	50_200	10_200	0	20 4 0	1218	365	853	20
116	4	50_200	10_200	1	20 4 1	1148	368	780	20
117	4	50_200	10_200	2	20 4 2	1239	457	782	20
118	4	50_200	10_200	3	20 4 3	1086	341	745	20
119	4	50_200	10_200	4	20 4 4	1089	417	672	20
120	5	50_200	10_200	0	20 5 0	1452	329	1123	20
121	5	50_200	10_200	1	20 5 1	1353	368	985	20
122	5	50_200	10_200	2	20 5 2	1157	341	816	20
123	5	50_200	10_200	3	20 5 3	1344	365	979	20
124	5	50_200	10_200	4	20 5 4	1458	358	1100	20
125	6	50_200	10_200	0	20 6 0	1878	364	1514	20
126	6	50_200	10_200	1	20 6 1	1900	326	1574	20
127	6	50_200	10_200	2	20 6 2	1845	335	1510	20
128	6	50_200	10_200	3	20 6 3	1831	386	1445	20
129	6	50_200	10_200	4	20 6 4	1844	337	1507	20
130	7	50_200	10_200	0	20 7 0	1148	430	718	20
131	7	50_200	10_200	1	20 7 1	1173	390	783	20
132	7	50_200	10_200	2	20 7 2	1123	413	710	20
133	7	50_200	10_200	3	20 7 3	1193	352	841	20
134	7	50_200	10_200	4	20 7 4	1171	331	840	20
135	8	50_200	10_200	0	20 8 0	1119	373	746	20
136	8	50_200	10_200	1	20 8 1	1152	366	786	20
137	8	50_200	10_200	2	20 8 2	1126	392	734	20
138	8	50_200	10_200	3	20 8 3	1168	342	826	20
139	8	50_200	10_200	4	20 8 4	1191	345	846	20
140	9	50_200	10_200	0	20 9 0	1097	294	803	20
141	9	50_200	10_200	1	20 9 1	966	333	633	20
142	9	50_200	10_200	2	20 9 2	1000	322	678	20
143	9	50_200	10_200	3	20 9 3	1116	319	797	20
144	9	50_200	10_200	4	20 9 4	1025	340	685	20
145	10	50_200	10_200	0	20 10 0	1193	434	759	20
146	10	50_200	10_200	1	20 10 1	1126	333	793	20
147	10	50_200	10_200	2	20 10 2	1137	333	804	20
148	10	50_200	10_200	3	20 10 3	1160	326	834	20
149	10	50_200	10_200	4	20 10 4	1209	319	890	20
0	1	100_100	20_100	0	5 1 0	233	75	158	5
1	1	100_100	20_100	1	5 1 1	238	73	165	5
2	1	100_100	20_100	2	5 1 2	233	79	154	5
3	1	100_100	20_100	3	5 1 3	238	75	163	5
4	1	100_100	20_100	4	5 1 4	239	77	162	5
5	2	100_100	20_100	0	5 2 0	175	60	115	5
6	2	100_100	20_100	1	5 2 1	154	59	95	5
7	2	100_100	20_100	2	5 2 2	171	55	116	5
8	2	100_100	20_100	3	5 2 3	177	58	119	5
9	2	100_100	20_100	4	5 2 4	158	58	100	5
10	3	100_100	20_100	0	5 3 0	225	65	160	5
11	3	100_100	20_100	1	5 3 1	220	72	148	5
12	3	100_100	20_100	2	5 3 2	230	68	162	5
13	3	100_100	20_100	3	5 3 3	223	60	163	5
14	3	100_100	20_100	4	5 3 4	218	70	148	5
15	4	100_100	20_100	0	5 4 0	203	67	136	5
16	4	100_100	20_100	1	5 4 1	202	66	136	5
17	4	100_100	20_100	2	5 4 2	202	64	138	5
18	4	100_100	20_100	3	5 4 3	203	59	144	5
19	4	100_100	20_100	4	5 4 4	197	67	130	5
20	5	100_100	20_100	0	5 5 0	230	72	158	5
21	5	100_100	20_100	1	5 5 1	219	67	152	5
22	5	100_100	20_100	2	5 5 2	231	70	161	5
23	5	100_100	20_100	3	5 5 3	231	68	163	5
24	5	100_100	20_100	4	5 5 4	224	63	161	5
25	6	100_100	20_100	0	5 6 0	226	68	158	5
26	6	100_100	20_100	1	5 6 1	231	63	168	5
27	6	100_100	20_100	2	5 6 2	234	69	165	5
28	6	100_100	20_100	3	5 6 3	232	68	164	5
29	6	100_100	20_100	4	5 6 4	233	74	159	5
30	7	100_100	20_100	0	5 7 0	194	68	126	5
31	7	100_100	20_100	1	5 7 1	197	61	136	5
32	7	100_100	20_100	2	5 7 2	198	63	135	5
33	7	100_100	20_100	3	5 7 3	193	61	132	5
34	7	100_100	20_100	4	5 7 4	195	63	132	5
35	8	100_100	20_100	0	5 8 0	190	64	126	5
36	8	100_100	20_100	1	5 8 1	181	66	115	5
37	8	100_100	20_100	2	5 8 2	186	60	126	5
38	8	100_100	20_100	3	5 8 3	192	63	129	5
39	8	100_100	20_100	4	5 8 4	182	63	119	5
40	9	100_100	20_100	0	5 9 0	204	62	142	5
41	9	100_100	20_100	1	5 9 1	202	65	137	5
42	9	100_100	20_100	2	5 9 2	200	60	140	5
43	9	100_100	20_100	3	5 9 3	201	62	139	5
44	9	100_100	20_100	4	5 9 4	199	60	139	5
45	10	100_100	20_100	0	5 10 0	211	64	147	5
46	10	100_100	20_100	1	5 10 1	209	68	141	5
47	10	100_100	20_100	2	5 10 2	207	70	137	5
48	10	100_100	20_100	3	5 10 3	205	68	137	5
49	10	100_100	20_100	4	5 10 4	205	68	137	5
50	1	100_100	20_100	0	10 1 0	408	142	266	10
51	1	100_100	20_100	1	10 1 1	410	144	266	10
52	1	100_100	20_100	2	10 1 2	408	151	257	10
53	1	100_100	20_100	3	10 1 3	409	143	266	10
54	1	100_100	20_100	4	10 1 4	412	134	278	10
55	2	100_100	20_100	0	10 2 0	424	171	253	10
56	2	100_100	20_100	1	10 2 1	486	151	335	10
57	2	100_100	20_100	2	10 2 2	483	151	332	10
58	2	100_100	20_100	3	10 2 3	498	147	351	10
59	2	100_100	20_100	4	10 2 4	492	146	346	10
60	3	100_100	20_100	0	10 3 0	453	143	310	10
61	3	100_100	20_100	1	10 3 1	422	150	272	10
62	3	100_100	20_100	2	10 3 2	450	140	310	10
63	3	100_100	20_100	3	10 3 3	427	139	288	10
64	3	100_100	20_100	4	10 3 4	423	137	286	10
65	4	100_100	20_100	0	10 4 0	513	156	357	10
66	4	100_100	20_100	1	10 4 1	515	159	356	10
67	4	100_100	20_100	2	10 4 2	503	147	356	10
68	4	100_100	20_100	3	10 4 3	514	153	361	10
69	4	100_100	20_100	4	10 4 4	505	154	351	10
70	5	100_100	20_100	0	10 5 0	501	149	352	10
71	5	100_100	20_100	1	10 5 1	485	139	346	10
72	5	100_100	20_100	2	10 5 2	494	140	354	10
73	5	100_100	20_100	3	10 5 3	483	149	334	10
74	5	100_100	20_100	4	10 5 4	495	145	350	10
75	6	100_100	20_100	0	10 6 0	469	142	327	10
76	6	100_100	20_100	1	10 6 1	417	151	266	10
77	6	100_100	20_100	2	10 6 2	470	147	323	10
78	6	100_100	20_100	3	10 6 3	464	153	311	10
79	6	100_100	20_100	4	10 6 4	465	154	311	10
80	7	100_100	20_100	0	10 7 0	477	141	336	10
81	7	100_100	20_100	1	10 7 1	502	153	349	10
82	7	100_100	20_100	2	10 7 2	519	150	369	10
83	7	100_100	20_100	3	10 7 3	484	142	342	10
84	7	100_100	20_100	4	10 7 4	489	143	346	10
85	8	100_100	20_100	0	10 8 0	482	150	332	10
86	8	100_100	20_100	1	10 8 1	471	148	323	10
87	8	100_100	20_100	2	10 8 2	473	142	331	10
88	8	100_100	20_100	3	10 8 3	423	154	269	10
89	8	100_100	20_100	4	10 8 4	424	144	280	10
90	9	100_100	20_100	0	10 9 0	426	134	292	10
91	9	100_100	20_100	1	10 9 1	431	137	294	10
92	9	100_100	20_100	2	10 9 2	459	137	322	10
93	9	100_100	20_100	3	10 9 3	424	146	278	10
94	9	100_100	20_100	4	10 9 4	454	139	315	10
95	10	100_100	20_100	0	10 10 0	531	154	377	10
96	10	100_100	20_100	1	10 10 1	502	146	356	10
97	10	100_100	20_100	2	10 10 2	485	155	330	10
98	10	100_100	20_100	3	10 10 3	488	144	344	10
99	10	100_100	20_100	4	10 10 4	498	148	350	10
100	1	100_100	20_100	0	20 1 0	1588	340	1248	20
101	1	100_100	20_100	1	20 1 1	1547	323	1224	20
102	1	100_100	20_100	2	20 1 2	1559	374	1185	20
103	1	100_100	20_100	3	20 1 3	1509	353	1156	20
104	1	100_100	20_100	4	20 1 4	1571	338	1233	20
105	2	100_100	20_100	0	20 2 0	1862	265	1597	20
106	2	100_100	20_100	1	20 2 1	1369	302	1067	20
107	2	100_100	20_100	2	20 2 2	1616	309	1307	20
108	2	100_100	20_100	3	20 2 3	1267	291	976	20
109	2	100_100	20_100	4	20 2 4	1842	297	1545	20
110	3	100_100	20_100	0	20 3 0	1189	412	777	20
111	3	100_100	20_100	1	20 3 1	1210	344	866	20
112	3	100_100	20_100	2	20 3 2	1166	398	768	20
113	3	100_100	20_100	3	20 3 3	1179	353	826	20
114	3	100_100	20_100	4	20 3 4	1223	344	879	20
115	4	100_100	20_100	0	20 4 0	1218	433	785	20
116	4	100_100	20_100	1	20 4 1	1108	366	742	20
117	4	100_100	20_100	2	20 4 2	1092	372	720	20
118	4	100_100	20_100	3	20 4 3	1148	352	796	20
119	4	100_100	20_100	4	20 4 4	1133	354	779	20
120	5	100_100	20_100	0	20 5 0	1378	370	1008	20
121	5	100_100	20_100	1	20 5 1	1433	330	1103	20
122	5	100_100	20_100	2	20 5 2	1470	347	1123	20
123	5	100_100	20_100	3	20 5 3	1343	362	981	20
124	5	100_100	20_100	4	20 5 4	1258	347	911	20
125	6	100_100	20_100	0	20 6 0	1671	362	1309	20
126	6	100_100	20_100	1	20 6 1	1674	313	1361	20
127	6	100_100	20_100	2	20 6 2	1851	316	1535	20
128	6	100_100	20_100	3	20 6 3	1787	333	1454	20
129	6	100_100	20_100	4	20 6 4	1679	306	1373	20
130	7	100_100	20_100	0	20 7 0	1190	419	771	20
131	7	100_100	20_100	1	20 7 1	1214	364	850	20
132	7	100_100	20_100	2	20 7 2	1218	330	888	20
133	7	100_100	20_100	3	20 7 3	1259	359	900	20
134	7	100_100	20_100	4	20 7 4	1169	314	855	20
135	8	100_100	20_100	0	20 8 0	1169	348	821	20
136	8	100_100	20_100	1	20 8 1	1222	333	889	20
137	8	100_100	20_100	2	20 8 2	1159	362	797	20
138	8	100_100	20_100	3	20 8 3	1183	345	838	20
139	8	100_100	20_100	4	20 8 4	1166	339	827	20
140	9	100_100	20_100	0	20 9 0	1033	338	695	20
141	9	100_100	20_100	1	20 9 1	1080	311	769	20
142	9	100_100	20_100	2	20 9 2	1119	308	811	20
143	9	100_100	20_100	3	20 9 3	986	325	661	20
144	9	100_100	20_100	4	20 9 4	1044	315	729	20
145	10	100_100	20_100	0	20 10 0	1158	338	820	20
146	10	100_100	20_100	1	20 10 1	1195	351	844	20
147	10	100_100	20_100	2	20 10 2	1269	308	961	20
148	10	100_100	20_100	3	20 10 3	1123	366	757	20
149	10	100_100	20_100	4	20 10 4	1168	348	820	20
0	1	100_200	20_200	0	5 1 0	484	167	317	5
1	1	100_200	20_200	1	5 1 1	482	160	322	5
2	1	100_200	20_200	2	5 1 2	464	150	314	5
3	1	100_200	20_200	3	5 1 3	466	166	300	5
4	1	100_200	20_200	4	5 1 4	484	159	325	5
5	2	100_200	20_200	0	5 2 0	310	131	179	5
6	2	100_200	20_200	1	5 2 1	326	111	215	5
7	2	100_200	20_200	2	5 2 2	346	135	211	5
8	2	100_200	20_200	3	5 2 3	321	122	199	5
9	2	100_200	20_200	4	5 2 4	314	121	193	5
10	3	100_200	20_200	0	5 3 0	450	152	298	5
11	3	100_200	20_200	1	5 3 1	443	137	306	5
12	3	100_200	20_200	2	5 3 2	452	143	309	5
13	3	100_200	20_200	3	5 3 3	450	134	316	5
14	3	100_200	20_200	4	5 3 4	447	146	301	5
15	4	100_200	20_200	0	5 4 0	411	143	268	5
16	4	100_200	20_200	1	5 4 1	414	134	280	5
17	4	100_200	20_200	2	5 4 2	404	128	276	5
18	4	100_200	20_200	3	5 4 3	411	127	284	5
19	4	100_200	20_200	4	5 4 4	417	134	283	5
20	5	100_200	20_200	0	5 5 0	447	144	303	5
21	5	100_200	20_200	1	5 5 1	453	142	311	5
22	5	100_200	20_200	2	5 5 2	465	143	322	5
23	5	100_200	20_200	3	5 5 3	444	158	286	5
24	5	100_200	20_200	4	5 5 4	467	147	320	5
25	6	100_200	20_200	0	5 6 0	468	146	322	5
26	6	100_200	20_200	1	5 6 1	475	141	334	5
27	6	100_200	20_200	2	5 6 2	460	149	311	5
28	6	100_200	20_200	3	5 6 3	468	143	325	5
29	6	100_200	20_200	4	5 6 4	461	150	311	5
30	7	100_200	20_200	0	5 7 0	405	126	279	5
31	7	100_200	20_200	1	5 7 1	392	140	252	5
32	7	100_200	20_200	2	5 7 2	395	134	261	5
33	7	100_200	20_200	3	5 7 3	393	133	260	5
34	7	100_200	20_200	4	5 7 4	392	117	275	5
35	8	100_200	20_200	0	5 8 0	374	140	234	5
36	8	100_200	20_200	1	5 8 1	372	137	235	5
37	8	100_200	20_200	2	5 8 2	377	141	236	5
38	8	100_200	20_200	3	5 8 3	369	129	240	5
39	8	100_200	20_200	4	5 8 4	380	144	236	5
40	9	100_200	20_200	0	5 9 0	409	135	274	5
41	9	100_200	20_200	1	5 9 1	397	129	268	5
42	9	100_200	20_200	2	5 9 2	409	125	284	5
43	9	100_200	20_200	3	5 9 3	404	128	276	5
44	9	100_200	20_200	4	5 9 4	401	143	258	5
45	10	100_200	20_200	0	5 10 0	413	148	265	5
46	10	100_200	20_200	1	5 10 1	412	144	268	5
47	10	100_200	20_200	2	5 10 2	411	148	263	5
48	10	100_200	20_200	3	5 10 3	410	146	264	5
49	10	100_200	20_200	4	5 10 4	419	139	280	5
50	1	100_200	20_200	0	10 1 0	878	303	575	10
51	1	100_200	20_200	1	10 1 1	866	299	567	10
52	1	100_200	20_200	2	10 1 2	856	296	560	10
53	1	100_200	20_200	3	10 1 3	823	306	517	10
54	1	100_200	20_200	4	10 1 4	827	285	542	10
55	2	100_200	20_200	0	10 2 0	976	296	680	10
56	2	100_200	20_200	1	10 2 1	979	330	649	10
57	2	100_200	20_200	2	10 2 2	1009	324	685	10
58	2	100_200	20_200	3	10 2 3	969	315	654	10
59	2	100_200	20_200	4	10 2 4	967	297	670	10
60	3	100_200	20_200	0	10 3 0	851	313	538	10
61	3	100_200	20_200	1	10 3 1	869	293	576	10
62	3	100_200	20_200	2	10 3 2	928	288	640	10
63	3	100_200	20_200	3	10 3 3	925	289	636	10
64	3	100_200	20_200	4	10 3 4	912	284	628	10
65	4	100_200	20_200	0	10 4 0	1075	332	743	10
66	4	100_200	20_200	1	10 4 1	1053	315	738	10
67	4	100_200	20_200	2	10 4 2	1056	325	731	10
68	4	100_200	20_200	3	10 4 3	1007	323	684	10
69	4	100_200	20_200	4	10 4 4	1018	319	699	10
70	5	100_200	20_200	0	10 5 0	1006	312	694	10
71	5	100_200	20_200	1	10 5 1	1028	305	723	10
72	5	100_200	20_200	2	10 5 2	982	310	672	10
73	5	100_200	20_200	3	10 5 3	1008	296	712	10
74	5	100_200	20_200	4	10 5 4	988	303	685	10
75	6	100_200	20_200	0	10 6 0	952	306	646	10
76	6	100_200	20_200	1	10 6 1	878	306	572	10
77	6	100_200	20_200	2	10 6 2	944	317	627	10
78	6	100_200	20_200	3	10 6 3	882	297	585	10
79	6	100_200	20_200	4	10 6 4	859	319	540	10
80	7	100_200	20_200	0	10 7 0	1053	305	748	10
81	7	100_200	20_200	1	10 7 1	1069	322	747	10
82	7	100_200	20_200	2	10 7 2	1051	299	752	10
83	7	100_200	20_200	3	10 7 3	1000	319	681	10
84	7	100_200	20_200	4	10 7 4	1008	303	705	10
85	8	100_200	20_200	0	10 8 0	854	296	558	10
86	8	100_200	20_200	1	10 8 1	957	313	644	10
87	8	100_200	20_200	2	10 8 2	946	321	625	10
88	8	100_200	20_200	3	10 8 3	970	314	656	10
89	8	100_200	20_200	4	10 8 4	950	320	630	10
90	9	100_200	20_200	0	10 9 0	866	281	585	10
91	9	100_200	20_200	1	10 9 1	864	303	561	10
92	9	100_200	20_200	2	10 9 2	860	304	556	10
93	9	100_200	20_200	3	10 9 3	864	286	578	10
94	9	100_200	20_200	4	10 9 4	920	297	623	10
95	10	100_200	20_200	0	10 10 0	871	307	564	10
96	10	100_200	20_200	1	10 10 1	1072	301	771	10
97	10	100_200	20_200	2	10 10 2	1055	324	731	10
98	10	100_200	20_200	3	10 10 3	984	306	678	10
99	10	100_200	20_200	4	10 10 4	988	320	668	10
100	1	100_200	20_200	0	20 1 0	3215	817	2398	20
101	1	100_200	20_200	1	20 1 1	3154	705	2449	20
102	1	100_200	20_200	2	20 1 2	3102	749	2353	20
103	1	100_200	20_200	3	20 1 3	3252	809	2443	20
104	1	100_200	20_200	4	20 1 4	3116	708	2408	20
105	2	100_200	20_200	0	20 2 0	3463	691	2772	20
106	2	100_200	20_200	1	20 2 1	3551	594	2957	20
107	2	100_200	20_200	2	20 2 2	3655	654	3001	20
108	2	100_200	20_200	3	20 2 3	3541	677	2864	20
109	2	100_200	20_200	4	20 2 4	2793	614	2179	20
110	3	100_200	20_200	0	20 3 0	2284	710	1574	20
111	3	100_200	20_200	1	20 3 1	2439	778	1661	20
112	3	100_200	20_200	2	20 3 2	2416	813	1603	20
113	3	100_200	20_200	3	20 3 3	2349	853	1496	20
114	3	100_200	20_200	4	20 3 4	2452	834	1618	20
115	4	100_200	20_200	0	20 4 0	2250	746	1504	20
116	4	100_200	20_200	1	20 4 1	2253	669	1584	20
117	4	100_200	20_200	2	20 4 2	2307	890	1417	20
118	4	100_200	20_200	3	20 4 3	2232	865	1367	20
119	4	100_200	20_200	4	20 4 4	2195	764	1431	20
120	5	100_200	20_200	0	20 5 0	2983	756	2227	20
121	5	100_200	20_200	1	20 5 1	2557	752	1805	20
122	5	100_200	20_200	2	20 5 2	2597	705	1892	20
123	5	100_200	20_200	3	20 5 3	3039	682	2357	20
124	5	100_200	20_200	4	20 5 4	2786	735	2051	20
125	6	100_200	20_200	0	20 6 0	3780	681	3099	20
126	6	100_200	20_200	1	20 6 1	3616	706	2910	20
127	6	100_200	20_200	2	20 6 2	3924	797	3127	20
128	6	100_200	20_200	3	20 6 3	3472	714	2758	20
129	6	100_200	20_200	4	20 6 4	3688	699	2989	20
130	7	100_200	20_200	0	20 7 0	2370	816	1554	20
131	7	100_200	20_200	1	20 7 1	2554	730	1824	20
132	7	100_200	20_200	2	20 7 2	2464	709	1755	20
133	7	100_200	20_200	3	20 7 3	2389	677	1712	20
134	7	100_200	20_200	4	20 7 4	2432	843	1589	20
135	8	100_200	20_200	0	20 8 0	2459	802	1657	20
136	8	100_200	20_200	1	20 8 1	2399	729	1670	20
137	8	100_200	20_200	2	20 8 2	2367	727	1640	20
138	8	100_200	20_200	3	20 8 3	2341	748	1593	20
139	8	100_200	20_200	4	20 8 4	2463	743	1720	20
140	9	100_200	20_200	0	20 9 0	2143	688	1455	20
141	9	100_200	20_200	1	20 9 1	1977	606	1371	20
142	9	100_200	20_200	2	20 9 2	1968	646	1322	20
143	9	100_200	20_200	3	20 9 3	2040	681	1359	20
144	9	100_200	20_200	4	20 9 4	2257	663	1594	20
145	10	100_200	20_200	0	20 10 0	2468	682	1786	20
146	10	100_200	20_200	1	20 10 1	2401	631	1770	20
147	10	100_200	20_200	2	20 10 2	2369	754	1615	20
148	10	100_200	20_200	3	20 10 3	2499	711	1788	20
149	10	100_200	20_200	4	20 10 4	2314	644	1670	20
