## Supplementary Tables for "Design and assembly of DNA molecules using multi-objective optimisation": standard_archive_gc_codonusage_blocknumber_time_comparison.csv

	id	parameter_setting_a	parameter_setting_b	run	sample	time_a	time_b	time_diff	transcription_units
0	1	50_100	10_100	0	5 1 0	373	83	290	5
1	1	50_100	10_100	1	5 1 1	380	81	299	5
2	1	50_100	10_100	2	5 1 2	376	85	291	5
3	1	50_100	10_100	3	5 1 3	374	81	293	5
4	1	50_100	10_100	4	5 1 4	371	84	287	5
5	2	50_100	10_100	0	5 2 0	526	85	441	5
6	2	50_100	10_100	1	5 2 1	534	85	449	5
7	2	50_100	10_100	2	5 2 2	527	85	442	5
8	2	50_100	10_100	3	5 2 3	535	87	448	5
9	2	50_100	10_100	4	5 2 4	545	83	462	5
10	3	50_100	10_100	0	5 3 0	531	85	446	5
11	3	50_100	10_100	1	5 3 1	526	82	444	5
12	3	50_100	10_100	2	5 3 2	536	83	453	5
13	3	50_100	10_100	3	5 3 3	532	84	448	5
14	3	50_100	10_100	4	5 3 4	522	85	437	5
15	4	50_100	10_100	0	5 4 0	368	85	283	5
16	4	50_100	10_100	1	5 4 1	366	86	280	5
17	4	50_100	10_100	2	5 4 2	365	81	284	5
18	4	50_100	10_100	3	5 4 3	368	79	289	5
19	4	50_100	10_100	4	5 4 4	362	80	282	5
20	5	50_100	10_100	0	5 5 0	367	81	286	5
21	5	50_100	10_100	1	5 5 1	364	80	284	5
22	5	50_100	10_100	2	5 5 2	370	80	290	5
23	5	50_100	10_100	3	5 5 3	367	79	288	5
24	5	50_100	10_100	4	5 5 4	369	82	287	5
25	6	50_100	10_100	0	5 6 0	369	86	283	5
26	6	50_100	10_100	1	5 6 1	379	84	295	5
27	6	50_100	10_100	2	5 6 2	376	87	289	5
28	6	50_100	10_100	3	5 6 3	367	82	285	5
29	6	50_100	10_100	4	5 6 4	373	85	288	5
30	7	50_100	10_100	0	5 7 0	377	84	293	5
31	7	50_100	10_100	1	5 7 1	377	84	293	5
32	7	50_100	10_100	2	5 7 2	371	83	288	5
33	7	50_100	10_100	3	5 7 3	366	83	283	5
34	7	50_100	10_100	4	5 7 4	372	82	290	5
35	8	50_100	10_100	0	5 8 0	381	82	299	5
36	8	50_100	10_100	1	5 8 1	483	84	399	5
37	8	50_100	10_100	2	5 8 2	393	88	305	5
38	8	50_100	10_100	3	5 8 3	379	82	297	5
39	8	50_100	10_100	4	5 8 4	378	84	294	5
40	9	50_100	10_100	0	5 9 0	360	85	275	5
41	9	50_100	10_100	1	5 9 1	365	80	285	5
42	9	50_100	10_100	2	5 9 2	361	84	277	5
43	9	50_100	10_100	3	5 9 3	368	82	286	5
44	9	50_100	10_100	4	5 9 4	360	78	282	5
45	10	50_100	10_100	0	5 10 0	517	80	437	5
46	10	50_100	10_100	1	5 10 1	525	81	444	5
47	10	50_100	10_100	2	5 10 2	533	81	452	5
48	10	50_100	10_100	3	5 10 3	527	84	443	5
49	10	50_100	10_100	4	5 10 4	520	86	434	5
50	1	50_100	10_100	0	10 1 0	1009	181	828	10
51	1	50_100	10_100	1	10 1 1	1016	187	829	10
52	1	50_100	10_100	2	10 1 2	985	181	804	10
53	1	50_100	10_100	3	10 1 3	1001	187	814	10
54	1	50_100	10_100	4	10 1 4	987	183	804	10
55	2	50_100	10_100	0	10 2 0	549	187	362	10
56	2	50_100	10_100	1	10 2 1	548	192	356	10
57	2	50_100	10_100	2	10 2 2	554	185	369	10
58	2	50_100	10_100	3	10 2 3	560	189	371	10
59	2	50_100	10_100	4	10 2 4	548	188	360	10
60	3	50_100	10_100	0	10 3 0	1023	208	815	10
61	3	50_100	10_100	1	10 3 1	1014	189	825	10
62	3	50_100	10_100	2	10 3 2	1003	204	799	10
63	3	50_100	10_100	3	10 3 3	1025	177	848	10
64	3	50_100	10_100	4	10 3 4	1032	191	841	10
65	4	50_100	10_100	0	10 4 0	561	194	367	10
66	4	50_100	10_100	1	10 4 1	565	184	381	10
67	4	50_100	10_100	2	10 4 2	565	184	381	10
68	4	50_100	10_100	3	10 4 3	558	188	370	10
69	4	50_100	10_100	4	10 4 4	555	188	367	10
70	5	50_100	10_100	0	10 5 0	979	162	817	10
71	5	50_100	10_100	1	10 5 1	973	160	813	10
72	5	50_100	10_100	2	10 5 2	977	157	820	10
73	5	50_100	10_100	3	10 5 3	995	151	844	10
74	5	50_100	10_100	4	10 5 4	1016	152	864	10
75	6	50_100	10_100	0	10 6 0	1010	172	838	10
76	6	50_100	10_100	1	10 6 1	1035	166	869	10
77	6	50_100	10_100	2	10 6 2	1032	164	868	10
78	6	50_100	10_100	3	10 6 3	994	164	830	10
79	6	50_100	10_100	4	10 6 4	1039	156	883	10
80	7	50_100	10_100	0	10 7 0	1061	187	874	10
81	7	50_100	10_100	1	10 7 1	1029	189	840	10
82	7	50_100	10_100	2	10 7 2	1008	193	815	10
83	7	50_100	10_100	3	10 7 3	1034	185	849	10
84	7	50_100	10_100	4	10 7 4	1043	186	857	10
85	8	50_100	10_100	0	10 8 0	1121	191	930	10
86	8	50_100	10_100	1	10 8 1	1166	186	980	10
87	8	50_100	10_100	2	10 8 2	1047	188	859	10
88	8	50_100	10_100	3	10 8 3	1096	181	915	10
89	8	50_100	10_100	4	10 8 4	1111	191	920	10
90	9	50_100	10_100	0	10 9 0	573	189	384	10
91	9	50_100	10_100	1	10 9 1	559	179	380	10
92	9	50_100	10_100	2	10 9 2	555	202	353	10
93	9	50_100	10_100	3	10 9 3	558	189	369	10
94	9	50_100	10_100	4	10 9 4	564	180	384	10
95	10	50_100	10_100	0	10 10 0	1025	187	838	10
96	10	50_100	10_100	1	10 10 1	1076	199	877	10
97	10	50_100	10_100	2	10 10 2	1029	186	843	10
98	10	50_100	10_100	3	10 10 3	1020	209	811	10
99	10	50_100	10_100	4	10 10 4	1005	194	811	10
100	1	50_100	10_100	0	20 1 0	1140	385	755	20
101	1	50_100	10_100	1	20 1 1	1138	366	772	20
102	1	50_100	10_100	2	20 1 2	1106	380	726	20
103	1	50_100	10_100	3	20 1 3	1127	364	763	20
104	1	50_100	10_100	4	20 1 4	1124	373	751	20
105	2	50_100	10_100	0	20 2 0	1467	455	1012	20
106	2	50_100	10_100	1	20 2 1	1660	464	1196	20
107	2	50_100	10_100	2	20 2 2	1443	466	977	20
108	2	50_100	10_100	3	20 2 3	1464	452	1012	20
109	2	50_100	10_100	4	20 2 4	1456	466	990	20
110	3	50_100	10_100	0	20 3 0	2091	556	1535	20
111	3	50_100	10_100	1	20 3 1	1918	492	1426	20
112	3	50_100	10_100	2	20 3 2	1686	543	1143	20
113	3	50_100	10_100	3	20 3 3	1896	561	1335	20
114	3	50_100	10_100	4	20 3 4	1995	489	1506	20
115	4	50_100	10_100	0	20 4 0	1852	536	1316	20
116	4	50_100	10_100	1	20 4 1	2146	565	1581	20
117	4	50_100	10_100	2	20 4 2	1854	536	1318	20
118	4	50_100	10_100	3	20 4 3	1907	563	1344	20
119	4	50_100	10_100	4	20 4 4	1913	554	1359	20
120	5	50_100	10_100	0	20 5 0	2287	552	1735	20
121	5	50_100	10_100	1	20 5 1	2752	532	2220	20
122	5	50_100	10_100	2	20 5 2	2410	531	1879	20
123	5	50_100	10_100	3	20 5 3	2408	523	1885	20
124	5	50_100	10_100	4	20 5 4	2347	534	1813	20
125	6	50_100	10_100	0	20 6 0	1109	363	746	20
126	6	50_100	10_100	1	20 6 1	1078	365	713	20
127	6	50_100	10_100	2	20 6 2	1101	359	742	20
128	6	50_100	10_100	3	20 6 3	1123	368	755	20
129	6	50_100	10_100	4	20 6 4	1099	366	733	20
130	7	50_100	10_100	0	20 7 0	1427	378	1049	20
131	7	50_100	10_100	1	20 7 1	1090	379	711	20
132	7	50_100	10_100	2	20 7 2	1302	424	878	20
133	7	50_100	10_100	3	20 7 3	1433	369	1064	20
134	7	50_100	10_100	4	20 7 4	1435	385	1050	20
135	8	50_100	10_100	0	20 8 0	1133	376	757	20
136	8	50_100	10_100	1	20 8 1	1103	375	728	20
137	8	50_100	10_100	2	20 8 2	1120	378	742	20
138	8	50_100	10_100	3	20 8 3	1114	370	744	20
139	8	50_100	10_100	4	20 8 4	1112	367	745	20
140	9	50_100	10_100	0	20 9 0	1154	363	791	20
141	9	50_100	10_100	1	20 9 1	1109	358	751	20
142	9	50_100	10_100	2	20 9 2	1099	381	718	20
143	9	50_100	10_100	3	20 9 3	1113	379	734	20
144	9	50_100	10_100	4	20 9 4	1085	370	715	20
145	10	50_100	10_100	0	20 10 0	1475	459	1016	20
146	10	50_100	10_100	1	20 10 1	1477	458	1019	20
147	10	50_100	10_100	2	20 10 2	1470	428	1042	20
148	10	50_100	10_100	3	20 10 3	1489	460	1029	20
149	10	50_100	10_100	4	20 10 4	1478	461	1017	20
0	1	50_200	10_200	0	5 1 0	756	176	580	5
1	1	50_200	10_200	1	5 1 1	770	169	601	5
2	1	50_200	10_200	2	5 1 2	763	172	591	5
3	1	50_200	10_200	3	5 1 3	753	170	583	5
4	1	50_200	10_200	4	5 1 4	743	166	577	5
5	2	50_200	10_200	0	5 2 0	1067	171	896	5
6	2	50_200	10_200	1	5 2 1	1099	175	924	5
7	2	50_200	10_200	2	5 2 2	1094	170	924	5
8	2	50_200	10_200	3	5 2 3	1068	178	890	5
9	2	50_200	10_200	4	5 2 4	1068	171	897	5
10	3	50_200	10_200	0	5 3 0	1039	177	862	5
11	3	50_200	10_200	1	5 3 1	1056	174	882	5
12	3	50_200	10_200	2	5 3 2	1065	166	899	5
13	3	50_200	10_200	3	5 3 3	1048	170	878	5
14	3	50_200	10_200	4	5 3 4	1049	169	880	5
15	4	50_200	10_200	0	5 4 0	725	165	560	5
16	4	50_200	10_200	1	5 4 1	732	171	561	5
17	4	50_200	10_200	2	5 4 2	731	165	566	5
18	4	50_200	10_200	3	5 4 3	727	167	560	5
19	4	50_200	10_200	4	5 4 4	735	165	570	5
20	5	50_200	10_200	0	5 5 0	728	162	566	5
21	5	50_200	10_200	1	5 5 1	725	169	556	5
22	5	50_200	10_200	2	5 5 2	728	164	564	5
23	5	50_200	10_200	3	5 5 3	748	162	586	5
24	5	50_200	10_200	4	5 5 4	726	171	555	5
25	6	50_200	10_200	0	5 6 0	748	166	582	5
26	6	50_200	10_200	1	5 6 1	758	173	585	5
27	6	50_200	10_200	2	5 6 2	741	176	565	5
28	6	50_200	10_200	3	5 6 3	748	173	575	5
29	6	50_200	10_200	4	5 6 4	750	172	578	5
30	7	50_200	10_200	0	5 7 0	753	169	584	5
31	7	50_200	10_200	1	5 7 1	744	169	575	5
32	7	50_200	10_200	2	5 7 2	758	167	591	5
33	7	50_200	10_200	3	5 7 3	743	169	574	5
34	7	50_200	10_200	4	5 7 4	737	167	570	5
35	8	50_200	10_200	0	5 8 0	780	171	609	5
36	8	50_200	10_200	1	5 8 1	769	165	604	5
37	8	50_200	10_200	2	5 8 2	1025	165	860	5
38	8	50_200	10_200	3	5 8 3	772	167	605	5
39	8	50_200	10_200	4	5 8 4	755	168	587	5
40	9	50_200	10_200	0	5 9 0	731	170	561	5
41	9	50_200	10_200	1	5 9 1	742	160	582	5
42	9	50_200	10_200	2	5 9 2	739	152	587	5
43	9	50_200	10_200	3	5 9 3	737	163	574	5
44	9	50_200	10_200	4	5 9 4	705	162	543	5
45	10	50_200	10_200	0	5 10 0	1037	166	871	5
46	10	50_200	10_200	1	5 10 1	1059	174	885	5
47	10	50_200	10_200	2	5 10 2	1053	170	883	5
48	10	50_200	10_200	3	5 10 3	1062	176	886	5
49	10	50_200	10_200	4	5 10 4	1034	174	860	5
50	1	50_200	10_200	0	10 1 0	1990	365	1625	10
51	1	50_200	10_200	1	10 1 1	1951	363	1588	10
52	1	50_200	10_200	2	10 1 2	2002	361	1641	10
53	1	50_200	10_200	3	10 1 3	1995	376	1619	10
54	1	50_200	10_200	4	10 1 4	1953	369	1584	10
55	2	50_200	10_200	0	10 2 0	1122	379	743	10
56	2	50_200	10_200	1	10 2 1	1101	363	738	10
57	2	50_200	10_200	2	10 2 2	1113	382	731	10
58	2	50_200	10_200	3	10 2 3	1110	363	747	10
59	2	50_200	10_200	4	10 2 4	1092	380	712	10
60	3	50_200	10_200	0	10 3 0	2044	392	1652	10
61	3	50_200	10_200	1	10 3 1	2087	410	1677	10
62	3	50_200	10_200	2	10 3 2	2024	392	1632	10
63	3	50_200	10_200	3	10 3 3	2042	410	1632	10
64	3	50_200	10_200	4	10 3 4	2056	416	1640	10
65	4	50_200	10_200	0	10 4 0	1132	403	729	10
66	4	50_200	10_200	1	10 4 1	1123	392	731	10
67	4	50_200	10_200	2	10 4 2	1125	399	726	10
68	4	50_200	10_200	3	10 4 3	1137	380	757	10
69	4	50_200	10_200	4	10 4 4	1127	381	746	10
70	5	50_200	10_200	0	10 5 0	2012	331	1681	10
71	5	50_200	10_200	1	10 5 1	1954	323	1631	10
72	5	50_200	10_200	2	10 5 2	2029	324	1705	10
73	5	50_200	10_200	3	10 5 3	1988	324	1664	10
74	5	50_200	10_200	4	10 5 4	2035	323	1712	10
75	6	50_200	10_200	0	10 6 0	2080	331	1749	10
76	6	50_200	10_200	1	10 6 1	2095	326	1769	10
77	6	50_200	10_200	2	10 6 2	2035	321	1714	10
78	6	50_200	10_200	3	10 6 3	2092	341	1751	10
79	6	50_200	10_200	4	10 6 4	2058	319	1739	10
80	7	50_200	10_200	0	10 7 0	2083	387	1696	10
81	7	50_200	10_200	1	10 7 1	2060	389	1671	10
82	7	50_200	10_200	2	10 7 2	2105	379	1726	10
83	7	50_200	10_200	3	10 7 3	2085	366	1719	10
84	7	50_200	10_200	4	10 7 4	2115	379	1736	10
85	8	50_200	10_200	0	10 8 0	2285	373	1912	10
86	8	50_200	10_200	1	10 8 1	2141	393	1748	10
87	8	50_200	10_200	2	10 8 2	2272	384	1888	10
88	8	50_200	10_200	3	10 8 3	2268	372	1896	10
89	8	50_200	10_200	4	10 8 4	2283	367	1916	10
90	9	50_200	10_200	0	10 9 0	2298	394	1904	10
91	9	50_200	10_200	1	10 9 1	1141	375	766	10
92	9	50_200	10_200	2	10 9 2	1297	376	921	10
93	9	50_200	10_200	3	10 9 3	2257	367	1890	10
94	9	50_200	10_200	4	10 9 4	1589	404	1185	10
95	10	50_200	10_200	0	10 10 0	2120	435	1685	10
96	10	50_200	10_200	1	10 10 1	2080	384	1696	10
97	10	50_200	10_200	2	10 10 2	2090	413	1677	10
98	10	50_200	10_200	3	10 10 3	2130	384	1746	10
99	10	50_200	10_200	4	10 10 4	2083	381	1702	10
100	1	50_200	10_200	0	20 1 0	2236	744	1492	20
101	1	50_200	10_200	1	20 1 1	2247	765	1482	20
102	1	50_200	10_200	2	20 1 2	2237	787	1450	20
103	1	50_200	10_200	3	20 1 3	2229	760	1469	20
104	1	50_200	10_200	4	20 1 4	2231	758	1473	20
105	2	50_200	10_200	0	20 2 0	3392	947	2445	20
106	2	50_200	10_200	1	20 2 1	3052	952	2100	20
107	2	50_200	10_200	2	20 2 2	3320	963	2357	20
108	2	50_200	10_200	3	20 2 3	3366	967	2399	20
109	2	50_200	10_200	4	20 2 4	3341	959	2382	20
110	3	50_200	10_200	0	20 3 0	3908	1083	2825	20
111	3	50_200	10_200	1	20 3 1	3513	1063	2450	20
112	3	50_200	10_200	2	20 3 2	3735	969	2766	20
113	3	50_200	10_200	3	20 3 3	3972	1123	2849	20
114	3	50_200	10_200	4	20 3 4	3831	1105	2726	20
115	4	50_200	10_200	0	20 4 0	3801	1077	2724	20
116	4	50_200	10_200	1	20 4 1	3845	1106	2739	20
117	4	50_200	10_200	2	20 4 2	4298	1058	3240	20
118	4	50_200	10_200	3	20 4 3	3794	1140	2654	20
119	4	50_200	10_200	4	20 4 4	3826	1094	2732	20
120	5	50_200	10_200	0	20 5 0	5305	1134	4171	20
121	5	50_200	10_200	1	20 5 1	5278	1103	4175	20
122	5	50_200	10_200	2	20 5 2	5507	1077	4430	20
123	5	50_200	10_200	3	20 5 3	5460	1094	4366	20
124	5	50_200	10_200	4	20 5 4	5300	1097	4203	20
125	6	50_200	10_200	0	20 6 0	2179	746	1433	20
126	6	50_200	10_200	1	20 6 1	2169	781	1388	20
127	6	50_200	10_200	2	20 6 2	2191	734	1457	20
128	6	50_200	10_200	3	20 6 3	2186	760	1426	20
129	6	50_200	10_200	4	20 6 4	2195	719	1476	20
130	7	50_200	10_200	0	20 7 0	2252	775	1477	20
131	7	50_200	10_200	1	20 7 1	2229	877	1352	20
132	7	50_200	10_200	2	20 7 2	2225	777	1448	20
133	7	50_200	10_200	3	20 7 3	2227	748	1479	20
134	7	50_200	10_200	4	20 7 4	2201	822	1379	20
135	8	50_200	10_200	0	20 8 0	2206	775	1431	20
136	8	50_200	10_200	1	20 8 1	2224	756	1468	20
137	8	50_200	10_200	2	20 8 2	2203	774	1429	20
138	8	50_200	10_200	3	20 8 3	2218	796	1422	20
139	8	50_200	10_200	4	20 8 4	2219	761	1458	20
140	9	50_200	10_200	0	20 9 0	2186	752	1434	20
141	9	50_200	10_200	1	20 9 1	2169	750	1419	20
142	9	50_200	10_200	2	20 9 2	2202	747	1455	20
143	9	50_200	10_200	3	20 9 3	2202	757	1445	20
144	9	50_200	10_200	4	20 9 4	2196	757	1439	20
145	10	50_200	10_200	0	20 10 0	2966	943	2023	20
146	10	50_200	10_200	1	20 10 1	3030	885	2145	20
147	10	50_200	10_200	2	20 10 2	3054	964	2090	20
148	10	50_200	10_200	3	20 10 3	3086	926	2160	20
149	10	50_200	10_200	4	20 10 4	3049	861	2188	20
0	1	100_100	20_100	0	5 1 0	769	170	599	5
1	1	100_100	20_100	1	5 1 1	763	168	595	5
2	1	100_100	20_100	2	5 1 2	778	172	606	5
3	1	100_100	20_100	3	5 1 3	761	168	593	5
4	1	100_100	20_100	4	5 1 4	774	171	603	5
5	2	100_100	20_100	0	5 2 0	1114	166	948	5
6	2	100_100	20_100	1	5 2 1	1085	173	912	5
7	2	100_100	20_100	2	5 2 2	1094	171	923	5
8	2	100_100	20_100	3	5 2 3	1080	171	909	5
9	2	100_100	20_100	4	5 2 4	1111	174	937	5
10	3	100_100	20_100	0	5 3 0	1099	171	928	5
11	3	100_100	20_100	1	5 3 1	1059	169	890	5
12	3	100_100	20_100	2	5 3 2	1068	173	895	5
13	3	100_100	20_100	3	5 3 3	1071	168	903	5
14	3	100_100	20_100	4	5 3 4	1076	172	904	5
15	4	100_100	20_100	0	5 4 0	747	166	581	5
16	4	100_100	20_100	1	5 4 1	733	162	571	5
17	4	100_100	20_100	2	5 4 2	741	162	579	5
18	4	100_100	20_100	3	5 4 3	739	163	576	5
19	4	100_100	20_100	4	5 4 4	736	162	574	5
20	5	100_100	20_100	0	5 5 0	748	162	586	5
21	5	100_100	20_100	1	5 5 1	735	165	570	5
22	5	100_100	20_100	2	5 5 2	753	162	591	5
23	5	100_100	20_100	3	5 5 3	744	168	576	5
24	5	100_100	20_100	4	5 5 4	740	164	576	5
25	6	100_100	20_100	0	5 6 0	746	170	576	5
26	6	100_100	20_100	1	5 6 1	754	171	583	5
27	6	100_100	20_100	2	5 6 2	743	169	574	5
28	6	100_100	20_100	3	5 6 3	756	170	586	5
29	6	100_100	20_100	4	5 6 4	752	172	580	5
30	7	100_100	20_100	0	5 7 0	757	174	583	5
31	7	100_100	20_100	1	5 7 1	749	166	583	5
32	7	100_100	20_100	2	5 7 2	747	166	581	5
33	7	100_100	20_100	3	5 7 3	755	166	589	5
34	7	100_100	20_100	4	5 7 4	737	165	572	5
35	8	100_100	20_100	0	5 8 0	768	164	604	5
36	8	100_100	20_100	1	5 8 1	779	165	614	5
37	8	100_100	20_100	2	5 8 2	773	171	602	5
38	8	100_100	20_100	3	5 8 3	767	167	600	5
39	8	100_100	20_100	4	5 8 4	766	168	598	5
40	9	100_100	20_100	0	5 9 0	738	167	571	5
41	9	100_100	20_100	1	5 9 1	715	159	556	5
42	9	100_100	20_100	2	5 9 2	724	164	560	5
43	9	100_100	20_100	3	5 9 3	740	164	576	5
44	9	100_100	20_100	4	5 9 4	736	159	577	5
45	10	100_100	20_100	0	5 10 0	1050	171	879	5
46	10	100_100	20_100	1	5 10 1	1045	171	874	5
47	10	100_100	20_100	2	5 10 2	1049	164	885	5
48	10	100_100	20_100	3	5 10 3	1038	168	870	5
49	10	100_100	20_100	4	5 10 4	1054	174	880	5
50	1	100_100	20_100	0	10 1 0	1988	362	1626	10
51	1	100_100	20_100	1	10 1 1	2054	365	1689	10
52	1	100_100	20_100	2	10 1 2	2050	360	1690	10
53	1	100_100	20_100	3	10 1 3	1971	362	1609	10
54	1	100_100	20_100	4	10 1 4	1997	388	1609	10
55	2	100_100	20_100	0	10 2 0	1104	371	733	10
56	2	100_100	20_100	1	10 2 1	1109	373	736	10
57	2	100_100	20_100	2	10 2 2	1117	371	746	10
58	2	100_100	20_100	3	10 2 3	1115	372	743	10
59	2	100_100	20_100	4	10 2 4	1120	370	750	10
60	3	100_100	20_100	0	10 3 0	2099	415	1684	10
61	3	100_100	20_100	1	10 3 1	2072	409	1663	10
62	3	100_100	20_100	2	10 3 2	2044	399	1645	10
63	3	100_100	20_100	3	10 3 3	2085	388	1697	10
64	3	100_100	20_100	4	10 3 4	2053	397	1656	10
65	4	100_100	20_100	0	10 4 0	1153	400	753	10
66	4	100_100	20_100	1	10 4 1	1137	376	761	10
67	4	100_100	20_100	2	10 4 2	1156	382	774	10
68	4	100_100	20_100	3	10 4 3	1134	381	753	10
69	4	100_100	20_100	4	10 4 4	1129	400	729	10
70	5	100_100	20_100	0	10 5 0	1990	324	1666	10
71	5	100_100	20_100	1	10 5 1	1984	320	1664	10
72	5	100_100	20_100	2	10 5 2	2000	321	1679	10
73	5	100_100	20_100	3	10 5 3	2038	333	1705	10
74	5	100_100	20_100	4	10 5 4	2045	313	1732	10
75	6	100_100	20_100	0	10 6 0	2037	337	1700	10
76	6	100_100	20_100	1	10 6 1	2069	329	1740	10
77	6	100_100	20_100	2	10 6 2	2067	324	1743	10
78	6	100_100	20_100	3	10 6 3	2033	323	1710	10
79	6	100_100	20_100	4	10 6 4	2093	316	1777	10
80	7	100_100	20_100	0	10 7 0	2118	370	1748	10
81	7	100_100	20_100	1	10 7 1	2087	372	1715	10
82	7	100_100	20_100	2	10 7 2	2106	372	1734	10
83	7	100_100	20_100	3	10 7 3	2091	370	1721	10
84	7	100_100	20_100	4	10 7 4	2050	373	1677	10
85	8	100_100	20_100	0	10 8 0	2128	358	1770	10
86	8	100_100	20_100	1	10 8 1	2299	380	1919	10
87	8	100_100	20_100	2	10 8 2	2253	373	1880	10
88	8	100_100	20_100	3	10 8 3	2197	370	1827	10
89	8	100_100	20_100	4	10 8 4	2212	376	1836	10
90	9	100_100	20_100	0	10 9 0	1123	380	743	10
91	9	100_100	20_100	1	10 9 1	2321	367	1954	10
92	9	100_100	20_100	2	10 9 2	1121	365	756	10
93	9	100_100	20_100	3	10 9 3	1127	382	745	10
94	9	100_100	20_100	4	10 9 4	1137	389	748	10
95	10	100_100	20_100	0	10 10 0	2084	381	1703	10
96	10	100_100	20_100	1	10 10 1	2162	391	1771	10
97	10	100_100	20_100	2	10 10 2	2173	375	1798	10
98	10	100_100	20_100	3	10 10 3	2165	419	1746	10
99	10	100_100	20_100	4	10 10 4	2096	390	1706	10
100	1	100_100	20_100	0	20 1 0	2271	759	1512	20
101	1	100_100	20_100	1	20 1 1	2289	778	1511	20
102	1	100_100	20_100	2	20 1 2	2246	750	1496	20
103	1	100_100	20_100	3	20 1 3	2220	787	1433	20
104	1	100_100	20_100	4	20 1 4	2239	751	1488	20
105	2	100_100	20_100	0	20 2 0	2898	925	1973	20
106	2	100_100	20_100	1	20 2 1	3384	942	2442	20
107	2	100_100	20_100	2	20 2 2	2919	943	1976	20
108	2	100_100	20_100	3	20 2 3	3264	941	2323	20
109	2	100_100	20_100	4	20 2 4	2933	916	2017	20
110	3	100_100	20_100	0	20 3 0	3514	1072	2442	20
111	3	100_100	20_100	1	20 3 1	3965	962	3003	20
112	3	100_100	20_100	2	20 3 2	4061	1072	2989	20
113	3	100_100	20_100	3	20 3 3	3725	1176	2549	20
114	3	100_100	20_100	4	20 3 4	3505	1002	2503	20
115	4	100_100	20_100	0	20 4 0	3694	1113	2581	20
116	4	100_100	20_100	1	20 4 1	3842	1100	2742	20
117	4	100_100	20_100	2	20 4 2	3887	1092	2795	20
118	4	100_100	20_100	3	20 4 3	3707	1125	2582	20
119	4	100_100	20_100	4	20 4 4	3759	1058	2701	20
120	5	100_100	20_100	0	20 5 0	5382	1051	4331	20
121	5	100_100	20_100	1	20 5 1	5432	1073	4359	20
122	5	100_100	20_100	2	20 5 2	4748	1158	3590	20
123	5	100_100	20_100	3	20 5 3	4703	1116	3587	20
124	5	100_100	20_100	4	20 5 4	4705	1088	3617	20
125	6	100_100	20_100	0	20 6 0	2275	740	1535	20
126	6	100_100	20_100	1	20 6 1	2224	762	1462	20
127	6	100_100	20_100	2	20 6 2	2179	748	1431	20
128	6	100_100	20_100	3	20 6 3	2249	750	1499	20
129	6	100_100	20_100	4	20 6 4	2186	794	1392	20
130	7	100_100	20_100	0	20 7 0	2290	752	1538	20
131	7	100_100	20_100	1	20 7 1	2255	764	1491	20
132	7	100_100	20_100	2	20 7 2	2766	848	1918	20
133	7	100_100	20_100	3	20 7 3	2225	764	1461	20
134	7	100_100	20_100	4	20 7 4	2433	765	1668	20
135	8	100_100	20_100	0	20 8 0	2245	780	1465	20
136	8	100_100	20_100	1	20 8 1	2244	760	1484	20
137	8	100_100	20_100	2	20 8 2	2214	742	1472	20
138	8	100_100	20_100	3	20 8 3	2227	767	1460	20
139	8	100_100	20_100	4	20 8 4	2282	768	1514	20
140	9	100_100	20_100	0	20 9 0	2222	763	1459	20
141	9	100_100	20_100	1	20 9 1	2210	740	1470	20
142	9	100_100	20_100	2	20 9 2	2207	763	1444	20
143	9	100_100	20_100	3	20 9 3	2215	762	1453	20
144	9	100_100	20_100	4	20 9 4	2212	763	1449	20
145	10	100_100	20_100	0	20 10 0	3025	950	2075	20
146	10	100_100	20_100	1	20 10 1	3063	858	2205	20
147	10	100_100	20_100	2	20 10 2	3004	865	2139	20
148	10	100_100	20_100	3	20 10 3	3020	964	2056	20
149	10	100_100	20_100	4	20 10 4	2980	896	2084	20
0	1	100_200	20_200	0	5 1 0	1533	346	1187	5
1	1	100_200	20_200	1	5 1 1	1527	339	1188	5
2	1	100_200	20_200	2	5 1 2	1522	334	1188	5
3	1	100_200	20_200	3	5 1 3	1524	337	1187	5
4	1	100_200	20_200	4	5 1 4	1548	339	1209	5
5	2	100_200	20_200	0	5 2 0	2189	343	1846	5
6	2	100_200	20_200	1	5 2 1	2144	345	1799	5
7	2	100_200	20_200	2	5 2 2	2179	348	1831	5
8	2	100_200	20_200	3	5 2 3	2166	342	1824	5
9	2	100_200	20_200	4	5 2 4	2199	362	1837	5
10	3	100_200	20_200	0	5 3 0	2131	353	1778	5
11	3	100_200	20_200	1	5 3 1	2168	347	1821	5
12	3	100_200	20_200	2	5 3 2	2147	347	1800	5
13	3	100_200	20_200	3	5 3 3	2167	350	1817	5
14	3	100_200	20_200	4	5 3 4	2146	340	1806	5
15	4	100_200	20_200	0	5 4 0	1459	329	1130	5
16	4	100_200	20_200	1	5 4 1	1514	331	1183	5
17	4	100_200	20_200	2	5 4 2	1475	336	1139	5
18	4	100_200	20_200	3	5 4 3	1464	332	1132	5
19	4	100_200	20_200	4	5 4 4	1458	336	1122	5
20	5	100_200	20_200	0	5 5 0	1480	335	1145	5
21	5	100_200	20_200	1	5 5 1	1492	332	1160	5
22	5	100_200	20_200	2	5 5 2	1495	333	1162	5
23	5	100_200	20_200	3	5 5 3	1512	340	1172	5
24	5	100_200	20_200	4	5 5 4	1524	336	1188	5
25	6	100_200	20_200	0	5 6 0	1512	347	1165	5
26	6	100_200	20_200	1	5 6 1	1529	340	1189	5
27	6	100_200	20_200	2	5 6 2	1525	349	1176	5
28	6	100_200	20_200	3	5 6 3	1513	355	1158	5
29	6	100_200	20_200	4	5 6 4	1516	352	1164	5
30	7	100_200	20_200	0	5 7 0	1520	343	1177	5
31	7	100_200	20_200	1	5 7 1	1495	343	1152	5
32	7	100_200	20_200	2	5 7 2	1518	344	1174	5
33	7	100_200	20_200	3	5 7 3	1523	342	1181	5
34	7	100_200	20_200	4	5 7 4	1515	343	1172	5
35	8	100_200	20_200	0	5 8 0	1758	347	1411	5
36	8	100_200	20_200	1	5 8 1	1508	350	1158	5
37	8	100_200	20_200	2	5 8 2	1542	353	1189	5
38	8	100_200	20_200	3	5 8 3	1852	345	1507	5
39	8	100_200	20_200	4	5 8 4	1896	348	1548	5
40	9	100_200	20_200	0	5 9 0	1520	334	1186	5
41	9	100_200	20_200	1	5 9 1	1474	352	1122	5
42	9	100_200	20_200	2	5 9 2	1426	310	1116	5
43	9	100_200	20_200	3	5 9 3	1474	336	1138	5
44	9	100_200	20_200	4	5 9 4	1482	329	1153	5
45	10	100_200	20_200	0	5 10 0	2119	336	1783	5
46	10	100_200	20_200	1	5 10 1	2133	331	1802	5
47	10	100_200	20_200	2	5 10 2	2118	334	1784	5
48	10	100_200	20_200	3	5 10 3	2082	340	1742	5
49	10	100_200	20_200	4	5 10 4	2075	333	1742	5
50	1	100_200	20_200	0	10 1 0	3989	736	3253	10
51	1	100_200	20_200	1	10 1 1	4126	751	3375	10
52	1	100_200	20_200	2	10 1 2	4140	727	3413	10
53	1	100_200	20_200	3	10 1 3	4155	739	3416	10
54	1	100_200	20_200	4	10 1 4	4035	765	3270	10
55	2	100_200	20_200	0	10 2 0	2208	763	1445	10
56	2	100_200	20_200	1	10 2 1	2285	744	1541	10
57	2	100_200	20_200	2	10 2 2	2243	761	1482	10
58	2	100_200	20_200	3	10 2 3	2271	775	1496	10
59	2	100_200	20_200	4	10 2 4	2210	795	1415	10
60	3	100_200	20_200	0	10 3 0	4088	844	3244	10
61	3	100_200	20_200	1	10 3 1	4069	801	3268	10
62	3	100_200	20_200	2	10 3 2	4141	767	3374	10
63	3	100_200	20_200	3	10 3 3	4067	828	3239	10
64	3	100_200	20_200	4	10 3 4	4213	819	3394	10
65	4	100_200	20_200	0	10 4 0	2325	803	1522	10
66	4	100_200	20_200	1	10 4 1	2283	819	1464	10
67	4	100_200	20_200	2	10 4 2	2277	784	1493	10
68	4	100_200	20_200	3	10 4 3	2298	768	1530	10
69	4	100_200	20_200	4	10 4 4	2343	791	1552	10
70	5	100_200	20_200	0	10 5 0	4011	643	3368	10
71	5	100_200	20_200	1	10 5 1	4090	652	3438	10
72	5	100_200	20_200	2	10 5 2	4066	659	3407	10
73	5	100_200	20_200	3	10 5 3	4078	681	3397	10
74	5	100_200	20_200	4	10 5 4	4080	671	3409	10
75	6	100_200	20_200	0	10 6 0	4173	666	3507	10
76	6	100_200	20_200	1	10 6 1	4128	655	3473	10
77	6	100_200	20_200	2	10 6 2	4138	664	3474	10
78	6	100_200	20_200	3	10 6 3	4063	688	3375	10
79	6	100_200	20_200	4	10 6 4	3994	652	3342	10
80	7	100_200	20_200	0	10 7 0	4281	740	3541	10
81	7	100_200	20_200	1	10 7 1	4228	769	3459	10
82	7	100_200	20_200	2	10 7 2	4218	765	3453	10
83	7	100_200	20_200	3	10 7 3	4170	714	3456	10
84	7	100_200	20_200	4	10 7 4	4146	771	3375	10
85	8	100_200	20_200	0	10 8 0	4682	789	3893	10
86	8	100_200	20_200	1	10 8 1	4436	795	3641	10
87	8	100_200	20_200	2	10 8 2	4741	764	3977	10
88	8	100_200	20_200	3	10 8 3	4570	784	3786	10
89	8	100_200	20_200	4	10 8 4	4568	768	3800	10
90	9	100_200	20_200	0	10 9 0	3020	802	2218	10
91	9	100_200	20_200	1	10 9 1	2244	759	1485	10
92	9	100_200	20_200	2	10 9 2	4547	781	3766	10
93	9	100_200	20_200	3	10 9 3	3223	789	2434	10
94	9	100_200	20_200	4	10 9 4	3661	755	2906	10
95	10	100_200	20_200	0	10 10 0	4147	851	3296	10
96	10	100_200	20_200	1	10 10 1	4316	762	3554	10
97	10	100_200	20_200	2	10 10 2	4233	786	3447	10
98	10	100_200	20_200	3	10 10 3	4269	808	3461	10
99	10	100_200	20_200	4	10 10 4	4149	795	3354	10
100	1	100_200	20_200	0	20 1 0	4533	1529	3004	20
101	1	100_200	20_200	1	20 1 1	4639	1555	3084	20
102	1	100_200	20_200	2	20 1 2	4510	1573	2937	20
103	1	100_200	20_200	3	20 1 3	4494	1559	2935	20
104	1	100_200	20_200	4	20 1 4	4514	1566	2948	20
105	2	100_200	20_200	0	20 2 0	6478	1886	4592	20
106	2	100_200	20_200	1	20 2 1	5830	1896	3934	20
107	2	100_200	20_200	2	20 2 2	6683	1903	4780	20
108	2	100_200	20_200	3	20 2 3	6496	1906	4590	20
109	2	100_200	20_200	4	20 2 4	6492	1992	4500	20
110	3	100_200	20_200	0	20 3 0	7635	2269	5366	20
111	3	100_200	20_200	1	20 3 1	7514	2067	5447	20
112	3	100_200	20_200	2	20 3 2	7784	1968	5816	20
113	3	100_200	20_200	3	20 3 3	7750	2237	5513	20
114	3	100_200	20_200	4	20 3 4	7751	2216	5535	20
115	4	100_200	20_200	0	20 4 0	7750	2323	5427	20
116	4	100_200	20_200	1	20 4 1	7523	2243	5280	20
117	4	100_200	20_200	2	20 4 2	7674	2241	5433	20
118	4	100_200	20_200	3	20 4 3	7882	2186	5696	20
119	4	100_200	20_200	4	20 4 4	8300	2234	6066	20
120	5	100_200	20_200	0	20 5 0	10922	2248	8674	20
121	5	100_200	20_200	1	20 5 1	8673	2198	6475	20
122	5	100_200	20_200	2	20 5 2	11134	2233	8901	20
123	5	100_200	20_200	3	20 5 3	11005	2206	8799	20
124	5	100_200	20_200	4	20 5 4	10558	2275	8283	20
125	6	100_200	20_200	0	20 6 0	4402	1517	2885	20
126	6	100_200	20_200	1	20 6 1	4388	1474	2914	20
127	6	100_200	20_200	2	20 6 2	4381	1480	2901	20
128	6	100_200	20_200	3	20 6 3	4436	1499	2937	20
129	6	100_200	20_200	4	20 6 4	4521	1556	2965	20
130	7	100_200	20_200	0	20 7 0	4445	1546	2899	20
131	7	100_200	20_200	1	20 7 1	5204	1735	3469	20
132	7	100_200	20_200	2	20 7 2	4459	1586	2873	20
133	7	100_200	20_200	3	20 7 3	4494	1551	2943	20
134	7	100_200	20_200	4	20 7 4	4502	1655	2847	20
135	8	100_200	20_200	0	20 8 0	4524	1567	2957	20
136	8	100_200	20_200	1	20 8 1	4445	1560	2885	20
137	8	100_200	20_200	2	20 8 2	4553	1541	3012	20
138	8	100_200	20_200	3	20 8 3	4503	1579	2924	20
139	8	100_200	20_200	4	20 8 4	4486	1539	2947	20
140	9	100_200	20_200	0	20 9 0	4511	1539	2972	20
141	9	100_200	20_200	1	20 9 1	4379	1538	2841	20
142	9	100_200	20_200	2	20 9 2	4415	1547	2868	20
143	9	100_200	20_200	3	20 9 3	4447	1554	2893	20
144	9	100_200	20_200	4	20 9 4	4451	1563	2888	20
145	10	100_200	20_200	0	20 10 0	6171	1948	4223	20
146	10	100_200	20_200	1	20 10 1	5582	1753	3829	20
147	10	100_200	20_200	2	20 10 2	5945	1818	4127	20
148	10	100_200	20_200	3	20 10 3	6124	1954	4170	20
149	10	100_200	20_200	4	20 10 4	6052	1764	4288	20
