## Supplementary Tables for "Design and assembly of DNA molecules using multi-objective optimisation": standard_gc_blocknumber_seq_5_hypervolume.csv

	filename	hypervolume	iterations	normalised_hypervolume	null_point	parameter_setting	population_size	reference_points	run	sequence_id	sequence_length	transcription_units
0	data/processed/gc_blocknumber_16_07_2019/constructs/seq_5/seq_5_1_50_100_0/seq_5_1_50_100_0_mooda_result.csv	7843.629726275758	100	0.9359940007488972	[[0. 4.]]	50_100	50	[209.5 44. ]	0	1	8820	5
1	data/processed/gc_blocknumber_16_07_2019/constructs/seq_5/seq_5_1_50_100_1/seq_5_1_50_100_1_mooda_result.csv	7850.452966520743	100	0.9368082298950767	[[0. 4.]]	50_100	50	[209.5 44. ]	1	1	8820	5
2	data/processed/gc_blocknumber_16_07_2019/constructs/seq_5/seq_5_1_50_100_2/seq_5_1_50_100_2_mooda_result.csv	7847.1379861279265	100	0.9364126475092991	[[0. 4.]]	50_100	50	[209.5 44. ]	2	1	8820	5
3	data/processed/gc_blocknumber_16_07_2019/constructs/seq_5/seq_5_1_50_100_3/seq_5_1_50_100_3_mooda_result.csv	7841.960724677139	100	0.9357948358803269	[[0. 4.]]	50_100	50	[209.5 44. ]	3	1	8820	5
4	data/processed/gc_blocknumber_16_07_2019/constructs/seq_5/seq_5_1_50_100_4/seq_5_1_50_100_4_mooda_result.csv	8052.867265909583	100	0.9609626808961316	[[0. 4.]]	50_100	50	[209.5 44. ]	4	1	8820	5
5	data/processed/gc_blocknumber_16_07_2019/constructs/seq_5/seq_5_2_50_100_0/seq_5_2_50_100_0_mooda_result.csv	9414.153741324395	100	0.9597954571366055	[[0. 4.]]	50_100	50	[251.5 43. ]	0	2	8691	5
6	data/processed/gc_blocknumber_16_07_2019/constructs/seq_5/seq_5_2_50_100_1/seq_5_2_50_100_1_mooda_result.csv	9172.227943049349	100	0.9351305442268797	[[0. 4.]]	50_100	50	[251.5 43. ]	1	2	8691	5
7	data/processed/gc_blocknumber_16_07_2019/constructs/seq_5/seq_5_2_50_100_2/seq_5_2_50_100_2_mooda_result.csv	9161.118639047947	100	0.9339979241523114	[[0. 4.]]	50_100	50	[251.5 43. ]	2	2	8691	5
8	data/processed/gc_blocknumber_16_07_2019/constructs/seq_5/seq_5_2_50_100_3/seq_5_2_50_100_3_mooda_result.csv	9418.76656378869	100	0.960265745403343	[[0. 4.]]	50_100	50	[251.5 43. ]	3	2	8691	5
9	data/processed/gc_blocknumber_16_07_2019/constructs/seq_5/seq_5_2_50_100_4/seq_5_2_50_100_4_mooda_result.csv	9173.2588417833	100	0.9352356468148341	[[0. 4.]]	50_100	50	[251.5 43. ]	4	2	8691	5
10	data/processed/gc_blocknumber_16_07_2019/constructs/seq_5/seq_5_3_50_100_0/seq_5_3_50_100_0_mooda_result.csv	9626.836896569162	100	0.938288196546702	[[0. 4.]]	50_100	50	[256.5 44. ]	0	3	8913	5
11	data/processed/gc_blocknumber_16_07_2019/constructs/seq_5/seq_5_3_50_100_1/seq_5_3_50_100_1_mooda_result.csv	9874.190265306079	100	0.9623967120181364	[[0. 4.]]	50_100	50	[256.5 44. ]	1	3	8913	5
12	data/processed/gc_blocknumber_16_07_2019/constructs/seq_5/seq_5_3_50_100_2/seq_5_3_50_100_2_mooda_result.csv	9622.136601084481	100	0.9378300780784095	[[0. 4.]]	50_100	50	[256.5 44. ]	2	3	8913	5
13	data/processed/gc_blocknumber_16_07_2019/constructs/seq_5/seq_5_3_50_100_3/seq_5_3_50_100_3_mooda_result.csv	9632.101846743426	100	0.9388013495851293	[[0. 4.]]	50_100	50	[256.5 44. ]	3	3	8913	5
14	data/processed/gc_blocknumber_16_07_2019/constructs/seq_5/seq_5_3_50_100_4/seq_5_3_50_100_4_mooda_result.csv	9622.804894235009	100	0.9378952138630613	[[0. 4.]]	50_100	50	[256.5 44. ]	4	3	8913	5
15	data/processed/gc_blocknumber_16_07_2019/constructs/seq_5/seq_5_4_50_100_0/seq_5_4_50_100_0_mooda_result.csv	7698.337344864728	100	0.962292168108091	[[0. 4.]]	50_100	50	[200. 44.]	0	4	8954	5
16	data/processed/gc_blocknumber_16_07_2019/constructs/seq_5/seq_5_4_50_100_1/seq_5_4_50_100_1_mooda_result.csv	7501.380748920348	100	0.9376725936150435	[[0. 4.]]	50_100	50	[200. 44.]	1	4	8954	5
17	data/processed/gc_blocknumber_16_07_2019/constructs/seq_5/seq_5_4_50_100_2/seq_5_4_50_100_2_mooda_result.csv	7689.207738511981	100	0.9611509673139976	[[0. 4.]]	50_100	50	[200. 44.]	2	4	8954	5
18	data/processed/gc_blocknumber_16_07_2019/constructs/seq_5/seq_5_4_50_100_3/seq_5_4_50_100_3_mooda_result.csv	7481.729275236312	100	0.935216159404539	[[0. 4.]]	50_100	50	[200. 44.]	3	4	8954	5
19	data/processed/gc_blocknumber_16_07_2019/constructs/seq_5/seq_5_4_50_100_4/seq_5_4_50_100_4_mooda_result.csv	7489.841298200539	100	0.9362301622750674	[[0. 4.]]	50_100	50	[200. 44.]	4	4	8954	5
20	data/processed/gc_blocknumber_16_07_2019/constructs/seq_5/seq_5_5_50_100_0/seq_5_5_50_100_0_mooda_result.csv	4829.004395414349	100	0.9344952869693951	[[0. 4.]]	50_100	50	[132.5 43. ]	0	5	8695	5
21	data/processed/gc_blocknumber_16_07_2019/constructs/seq_5/seq_5_5_50_100_1/seq_5_5_50_100_1_mooda_result.csv	4834.145425522441	100	0.9354901645906997	[[0. 4.]]	50_100	50	[132.5 43. ]	1	5	8695	5
22	data/processed/gc_blocknumber_16_07_2019/constructs/seq_5/seq_5_5_50_100_2/seq_5_5_50_100_2_mooda_result.csv	4960.183481588254	100	0.9598806930988396	[[0. 4.]]	50_100	50	[132.5 43. ]	2	5	8695	5
23	data/processed/gc_blocknumber_16_07_2019/constructs/seq_5/seq_5_5_50_100_3/seq_5_5_50_100_3_mooda_result.csv	4828.301409777365	100	0.9343592471751069	[[0. 4.]]	50_100	50	[132.5 43. ]	3	5	8695	5
24	data/processed/gc_blocknumber_16_07_2019/constructs/seq_5/seq_5_5_50_100_4/seq_5_5_50_100_4_mooda_result.csv	4960.299257771857	100	0.9599030977787821	[[0. 4.]]	50_100	50	[132.5 43. ]	4	5	8695	5
25	data/processed/gc_blocknumber_16_07_2019/constructs/seq_5/seq_5_6_50_100_0/seq_5_6_50_100_0_mooda_result.csv	6929.550007986449	100	0.962437501109229	[[0. 4.]]	50_100	50	[180. 44.]	0	6	8932	5
26	data/processed/gc_blocknumber_16_07_2019/constructs/seq_5/seq_5_6_50_100_1/seq_5_6_50_100_1_mooda_result.csv	6752.506045309762	100	0.937848061848578	[[0. 4.]]	50_100	50	[180. 44.]	1	6	8932	5
27	data/processed/gc_blocknumber_16_07_2019/constructs/seq_5/seq_5_6_50_100_2/seq_5_6_50_100_2_mooda_result.csv	6926.809101296862	100	0.9620568196245641	[[0. 4.]]	50_100	50	[180. 44.]	2	6	8932	5
28	data/processed/gc_blocknumber_16_07_2019/constructs/seq_5/seq_5_6_50_100_3/seq_5_6_50_100_3_mooda_result.csv	6930.52288580391	100	0.9625726230283208	[[0. 4.]]	50_100	50	[180. 44.]	3	6	8932	5
29	data/processed/gc_blocknumber_16_07_2019/constructs/seq_5/seq_5_6_50_100_4/seq_5_6_50_100_4_mooda_result.csv	6752.066662535037	100	0.9377870364631996	[[0. 4.]]	50_100	50	[180. 44.]	4	6	8932	5
30	data/processed/gc_blocknumber_16_07_2019/constructs/seq_5/seq_5_7_50_100_0/seq_5_7_50_100_0_mooda_result.csv	11103.366940452663	100	0.9377843699706641	[[0. 4.]]	50_100	50	[296. 44.]	0	7	8960	5
31	data/processed/gc_blocknumber_16_07_2019/constructs/seq_5/seq_5_7_50_100_1/seq_5_7_50_100_1_mooda_result.csv	11099.903536771195	100	0.9374918527678374	[[0. 4.]]	50_100	50	[296. 44.]	1	7	8960	5
32	data/processed/gc_blocknumber_16_07_2019/constructs/seq_5/seq_5_7_50_100_2/seq_5_7_50_100_2_mooda_result.csv	11110.057483171495	100	0.938349449592187	[[0. 4.]]	50_100	50	[296. 44.]	2	7	8960	5
33	data/processed/gc_blocknumber_16_07_2019/constructs/seq_5/seq_5_7_50_100_3/seq_5_7_50_100_3_mooda_result.csv	11398.291730949222	100	0.9626935583571978	[[0. 4.]]	50_100	50	[296. 44.]	3	7	8960	5
34	data/processed/gc_blocknumber_16_07_2019/constructs/seq_5/seq_5_7_50_100_4/seq_5_7_50_100_4_mooda_result.csv	11399.064892934346	100	0.9627588592005359	[[0. 4.]]	50_100	50	[296. 44.]	4	7	8960	5
35	data/processed/gc_blocknumber_16_07_2019/constructs/seq_5/seq_5_8_50_100_0/seq_5_8_50_100_0_mooda_result.csv	9916.938243081226	100	0.9348546609239466	[[0. 4.]]	50_100	50	[272. 43.]	0	8	8699	5
36	data/processed/gc_blocknumber_16_07_2019/constructs/seq_5/seq_5_8_50_100_1/seq_5_8_50_100_1_mooda_result.csv	9919.515823003467	100	0.9350976454565862	[[0. 4.]]	50_100	50	[272. 43.]	1	8	8699	5
37	data/processed/gc_blocknumber_16_07_2019/constructs/seq_5/seq_5_8_50_100_2/seq_5_8_50_100_2_mooda_result.csv	10173.650633932099	100	0.9590545469393004	[[0. 4.]]	50_100	50	[272. 43.]	2	8	8699	5
38	data/processed/gc_blocknumber_16_07_2019/constructs/seq_5/seq_5_8_50_100_3/seq_5_8_50_100_3_mooda_result.csv	10185.899735248177	100	0.9602092510603485	[[0. 4.]]	50_100	50	[272. 43.]	3	8	8699	5
39	data/processed/gc_blocknumber_16_07_2019/constructs/seq_5/seq_5_8_50_100_4/seq_5_8_50_100_4_mooda_result.csv	10184.00819880264	100	0.9600309388011538	[[0. 4.]]	50_100	50	[272. 43.]	4	8	8699	5
40	data/processed/gc_blocknumber_16_07_2019/constructs/seq_5/seq_5_9_50_100_0/seq_5_9_50_100_0_mooda_result.csv	13493.630940135503	100	0.9338476030406244	[[0. 4.]]	50_100	50	[370.5 43. ]	0	9	8678	5
41	data/processed/gc_blocknumber_16_07_2019/constructs/seq_5/seq_5_9_50_100_1/seq_5_9_50_100_1_mooda_result.csv	13862.43035906806	100	0.9593709373381819	[[0. 4.]]	50_100	50	[370.5 43. ]	1	9	8678	5
42	data/processed/gc_blocknumber_16_07_2019/constructs/seq_5/seq_5_9_50_100_2/seq_5_9_50_100_2_mooda_result.csv	13849.606246376079	100	0.958483424781209	[[0. 4.]]	50_100	50	[370.5 43. ]	2	9	8678	5
43	data/processed/gc_blocknumber_16_07_2019/constructs/seq_5/seq_5_9_50_100_3/seq_5_9_50_100_3_mooda_result.csv	13858.714630116174	100	0.9591137845680594	[[0. 4.]]	50_100	50	[370.5 43. ]	3	9	8678	5
44	data/processed/gc_blocknumber_16_07_2019/constructs/seq_5/seq_5_9_50_100_4/seq_5_9_50_100_4_mooda_result.csv	13858.889303279	100	0.9591258730945016	[[0. 4.]]	50_100	50	[370.5 43. ]	4	9	8678	5
45	data/processed/gc_blocknumber_16_07_2019/constructs/seq_5/seq_5_10_50_100_0/seq_5_10_50_100_0_mooda_result.csv	7491.806295536478	100	0.9370614503485275	[[0. 4.]]	50_100	50	[205. 43.]	0	10	8765	5
46	data/processed/gc_blocknumber_16_07_2019/constructs/seq_5/seq_5_10_50_100_1/seq_5_10_50_100_1_mooda_result.csv	7692.799769588317	100	0.9622013470404399	[[0. 4.]]	50_100	50	[205. 43.]	1	10	8765	5
47	data/processed/gc_blocknumber_16_07_2019/constructs/seq_5/seq_5_10_50_100_2/seq_5_10_50_100_2_mooda_result.csv	7680.630211347427	100	0.9606792009190027	[[0. 4.]]	50_100	50	[205. 43.]	2	10	8765	5
48	data/processed/gc_blocknumber_16_07_2019/constructs/seq_5/seq_5_10_50_100_3/seq_5_10_50_100_3_mooda_result.csv	7495.437270890221	100	0.9375156061150995	[[0. 4.]]	50_100	50	[205. 43.]	3	10	8765	5
49	data/processed/gc_blocknumber_16_07_2019/constructs/seq_5/seq_5_10_50_100_4/seq_5_10_50_100_4_mooda_result.csv	7696.692267746661	100	0.9626882136018338	[[0. 4.]]	50_100	50	[205. 43.]	4	10	8765	5
50	data/processed/gc_blocknumber_16_07_2019/constructs/seq_5/seq_5_1_100_100_0/seq_5_1_100_100_0_mooda_result.csv	8055.440690840924	100	0.9612697721767212	[[0. 4.]]	100_100	100	[209.5 44. ]	0	1	8820	5
51	data/processed/gc_blocknumber_16_07_2019/constructs/seq_5/seq_5_1_100_100_1/seq_5_1_100_100_1_mooda_result.csv	7848.044963094114	100	0.9365208786508489	[[0. 4.]]	100_100	100	[209.5 44. ]	1	1	8820	5
52	data/processed/gc_blocknumber_16_07_2019/constructs/seq_5/seq_5_1_100_100_2/seq_5_1_100_100_2_mooda_result.csv	7848.431450533452	100	0.9365669988703403	[[0. 4.]]	100_100	100	[209.5 44. ]	2	1	8820	5
53	data/processed/gc_blocknumber_16_07_2019/constructs/seq_5/seq_5_1_100_100_3/seq_5_1_100_100_3_mooda_result.csv	8055.159025846835	100	0.9612361606022476	[[0. 4.]]	100_100	100	[209.5 44. ]	3	1	8820	5
54	data/processed/gc_blocknumber_16_07_2019/constructs/seq_5/seq_5_1_100_100_4/seq_5_1_100_100_4_mooda_result.csv	7849.4231532345975	100	0.9366853404814556	[[0. 4.]]	100_100	100	[209.5 44. ]	4	1	8820	5
55	data/processed/gc_blocknumber_16_07_2019/constructs/seq_5/seq_5_2_100_100_0/seq_5_2_100_100_0_mooda_result.csv	9415.744186138825	100	0.9599576067837922	[[0. 4.]]	100_100	100	[251.5 43. ]	0	2	8691	5
56	data/processed/gc_blocknumber_16_07_2019/constructs/seq_5/seq_5_2_100_100_1/seq_5_2_100_100_1_mooda_result.csv	9177.722940969474	100	0.935690772388181	[[0. 4.]]	100_100	100	[251.5 43. ]	1	2	8691	5
57	data/processed/gc_blocknumber_16_07_2019/constructs/seq_5/seq_5_2_100_100_2/seq_5_2_100_100_2_mooda_result.csv	9431.188271701702	100	0.9615321681910284	[[0. 4.]]	100_100	100	[251.5 43. ]	2	2	8691	5
58	data/processed/gc_blocknumber_16_07_2019/constructs/seq_5/seq_5_2_100_100_3/seq_5_2_100_100_3_mooda_result.csv	9415.271782176043	100	0.959909444071575	[[0. 4.]]	100_100	100	[251.5 43. ]	3	2	8691	5
59	data/processed/gc_blocknumber_16_07_2019/constructs/seq_5/seq_5_2_100_100_4/seq_5_2_100_100_4_mooda_result.csv	9429.172339294666	100	0.9613266390676114	[[0. 4.]]	100_100	100	[251.5 43. ]	4	2	8691	5
60	data/processed/gc_blocknumber_16_07_2019/constructs/seq_5/seq_5_3_100_100_0/seq_5_3_100_100_0_mooda_result.csv	9624.956132525806	100	0.9381048862110921	[[0. 4.]]	100_100	100	[256.5 44. ]	0	3	8913	5
61	data/processed/gc_blocknumber_16_07_2019/constructs/seq_5/seq_5_3_100_100_1/seq_5_3_100_100_1_mooda_result.csv	9889.379868565546	100	0.9638771801720805	[[0. 4.]]	100_100	100	[256.5 44. ]	1	3	8913	5
62	data/processed/gc_blocknumber_16_07_2019/constructs/seq_5/seq_5_3_100_100_2/seq_5_3_100_100_2_mooda_result.csv	9878.999462149453	100	0.9628654446539429	[[0. 4.]]	100_100	100	[256.5 44. ]	2	3	8913	5
63	data/processed/gc_blocknumber_16_07_2019/constructs/seq_5/seq_5_3_100_100_3/seq_5_3_100_100_3_mooda_result.csv	9889.730755806107	100	0.9639113797081976	[[0. 4.]]	100_100	100	[256.5 44. ]	3	3	8913	5
64	data/processed/gc_blocknumber_16_07_2019/constructs/seq_5/seq_5_3_100_100_4/seq_5_3_100_100_4_mooda_result.csv	9635.12620653848	100	0.9390961214949786	[[0. 4.]]	100_100	100	[256.5 44. ]	4	3	8913	5
65	data/processed/gc_blocknumber_16_07_2019/constructs/seq_5/seq_5_4_100_100_0/seq_5_4_100_100_0_mooda_result.csv	7703.238617902094	100	0.9629048272377617	[[0. 4.]]	100_100	100	[200. 44.]	0	4	8954	5
66	data/processed/gc_blocknumber_16_07_2019/constructs/seq_5/seq_5_4_100_100_1/seq_5_4_100_100_1_mooda_result.csv	7691.315814808808	100	0.9614144768511009	[[0. 4.]]	100_100	100	[200. 44.]	1	4	8954	5
67	data/processed/gc_blocknumber_16_07_2019/constructs/seq_5/seq_5_4_100_100_2/seq_5_4_100_100_2_mooda_result.csv	7505.189711329794	100	0.9381487139162242	[[0. 4.]]	100_100	100	[200. 44.]	2	4	8954	5
68	data/processed/gc_blocknumber_16_07_2019/constructs/seq_5/seq_5_4_100_100_3/seq_5_4_100_100_3_mooda_result.csv	7696.627596851118	100	0.9620784496063898	[[0. 4.]]	100_100	100	[200. 44.]	3	4	8954	5
69	data/processed/gc_blocknumber_16_07_2019/constructs/seq_5/seq_5_4_100_100_4/seq_5_4_100_100_4_mooda_result.csv	7698.172294791228	100	0.9622715368489034	[[0. 4.]]	100_100	100	[200. 44.]	4	4	8954	5
70	data/processed/gc_blocknumber_16_07_2019/constructs/seq_5/seq_5_5_100_100_0/seq_5_5_100_100_0_mooda_result.csv	4837.959715551847	100	0.9362282952204831	[[0. 4.]]	100_100	100	[132.5 43. ]	0	5	8695	5
71	data/processed/gc_blocknumber_16_07_2019/constructs/seq_5/seq_5_5_100_100_1/seq_5_5_100_100_1_mooda_result.csv	4836.60150180769	100	0.9359654575341441	[[0. 4.]]	100_100	100	[132.5 43. ]	1	5	8695	5
72	data/processed/gc_blocknumber_16_07_2019/constructs/seq_5/seq_5_5_100_100_2/seq_5_5_100_100_2_mooda_result.csv	4963.813219151025	100	0.9605831096567053	[[0. 4.]]	100_100	100	[132.5 43. ]	2	5	8695	5
73	data/processed/gc_blocknumber_16_07_2019/constructs/seq_5/seq_5_5_100_100_3/seq_5_5_100_100_3_mooda_result.csv	4836.9043469007975	100	0.9360240632609187	[[0. 4.]]	100_100	100	[132.5 43. ]	3	5	8695	5
74	data/processed/gc_blocknumber_16_07_2019/constructs/seq_5/seq_5_5_100_100_4/seq_5_5_100_100_4_mooda_result.csv	4963.365506551821	100	0.9604964695794527	[[0. 4.]]	100_100	100	[132.5 43. ]	4	5	8695	5
75	data/processed/gc_blocknumber_16_07_2019/constructs/seq_5/seq_5_6_100_100_0/seq_5_6_100_100_0_mooda_result.csv	6933.876208392916	100	0.9630383622767938	[[0. 4.]]	100_100	100	[180. 44.]	0	6	8932	5
76	data/processed/gc_blocknumber_16_07_2019/constructs/seq_5/seq_5_6_100_100_1/seq_5_6_100_100_1_mooda_result.csv	6759.102949271133	100	0.9387642985098796	[[0. 4.]]	100_100	100	[180. 44.]	1	6	8932	5
77	data/processed/gc_blocknumber_16_07_2019/constructs/seq_5/seq_5_6_100_100_2/seq_5_6_100_100_2_mooda_result.csv	6750.765283960298	100	0.9376062894389303	[[0. 4.]]	100_100	100	[180. 44.]	2	6	8932	5
78	data/processed/gc_blocknumber_16_07_2019/constructs/seq_5/seq_5_6_100_100_3/seq_5_6_100_100_3_mooda_result.csv	6926.973189139337	100	0.9620796096026857	[[0. 4.]]	100_100	100	[180. 44.]	3	6	8932	5
79	data/processed/gc_blocknumber_16_07_2019/constructs/seq_5/seq_5_6_100_100_4/seq_5_6_100_100_4_mooda_result.csv	6927.791034372125	100	0.9621931992183507	[[0. 4.]]	100_100	100	[180. 44.]	4	6	8932	5
80	data/processed/gc_blocknumber_16_07_2019/constructs/seq_5/seq_5_7_100_100_0/seq_5_7_100_100_0_mooda_result.csv	11395.245838827543	100	0.962436303955029	[[0. 4.]]	100_100	100	[296. 44.]	0	7	8960	5
81	data/processed/gc_blocknumber_16_07_2019/constructs/seq_5/seq_5_7_100_100_1/seq_5_7_100_100_1_mooda_result.csv	11409.81844108053	100	0.9636670980642339	[[0. 4.]]	100_100	100	[296. 44.]	1	7	8960	5
82	data/processed/gc_blocknumber_16_07_2019/constructs/seq_5/seq_5_7_100_100_2/seq_5_7_100_100_2_mooda_result.csv	11407.984645898712	100	0.9635122167144182	[[0. 4.]]	100_100	100	[296. 44.]	2	7	8960	5
83	data/processed/gc_blocknumber_16_07_2019/constructs/seq_5/seq_5_7_100_100_3/seq_5_7_100_100_3_mooda_result.csv	11396.640665340215	100	0.962554110248329	[[0. 4.]]	100_100	100	[296. 44.]	3	7	8960	5
84	data/processed/gc_blocknumber_16_07_2019/constructs/seq_5/seq_5_7_100_100_4/seq_5_7_100_100_4_mooda_result.csv	11106.773090214405	100	0.9380720515383788	[[0. 4.]]	100_100	100	[296. 44.]	4	7	8960	5
85	data/processed/gc_blocknumber_16_07_2019/constructs/seq_5/seq_5_8_100_100_0/seq_5_8_100_100_0_mooda_result.csv	10186.51586312718	100	0.9602673324969062	[[0. 4.]]	100_100	100	[272. 43.]	0	8	8699	5
86	data/processed/gc_blocknumber_16_07_2019/constructs/seq_5/seq_5_8_100_100_1/seq_5_8_100_100_1_mooda_result.csv	10182.133962992968	100	0.9598542574465467	[[0. 4.]]	100_100	100	[272. 43.]	1	8	8699	5
87	data/processed/gc_blocknumber_16_07_2019/constructs/seq_5/seq_5_8_100_100_2/seq_5_8_100_100_2_mooda_result.csv	10193.114773454767	100	0.960889401720849	[[0. 4.]]	100_100	100	[272. 43.]	2	8	8699	5
88	data/processed/gc_blocknumber_16_07_2019/constructs/seq_5/seq_5_8_100_100_3/seq_5_8_100_100_3_mooda_result.csv	10190.33469805216	100	0.9606273282477527	[[0. 4.]]	100_100	100	[272. 43.]	3	8	8699	5
89	data/processed/gc_blocknumber_16_07_2019/constructs/seq_5/seq_5_8_100_100_4/seq_5_8_100_100_4_mooda_result.csv	10177.324841288799	100	0.9594009088696077	[[0. 4.]]	100_100	100	[272. 43.]	4	8	8699	5
90	data/processed/gc_blocknumber_16_07_2019/constructs/seq_5/seq_5_9_100_100_0/seq_5_9_100_100_0_mooda_result.csv	13863.332813554342	100	0.9594333930969474	[[0. 4.]]	100_100	100	[370.5 43. ]	0	9	8678	5
91	data/processed/gc_blocknumber_16_07_2019/constructs/seq_5/seq_5_9_100_100_1/seq_5_9_100_100_1_mooda_result.csv	13862.226500131535	100	0.9593568289651223	[[0. 4.]]	100_100	100	[370.5 43. ]	1	9	8678	5
92	data/processed/gc_blocknumber_16_07_2019/constructs/seq_5/seq_5_9_100_100_2/seq_5_9_100_100_2_mooda_result.csv	13851.506436281	100	0.9586149303630576	[[0. 4.]]	100_100	100	[370.5 43. ]	2	9	8678	5
93	data/processed/gc_blocknumber_16_07_2019/constructs/seq_5/seq_5_9_100_100_3/seq_5_9_100_100_3_mooda_result.csv	13857.24293419865	100	0.9590119335754628	[[0. 4.]]	100_100	100	[370.5 43. ]	3	9	8678	5
94	data/processed/gc_blocknumber_16_07_2019/constructs/seq_5/seq_5_9_100_100_4/seq_5_9_100_100_4_mooda_result.csv	13497.768173472874	100	0.9341339266737863	[[0. 4.]]	100_100	100	[370.5 43. ]	4	9	8678	5
95	data/processed/gc_blocknumber_16_07_2019/constructs/seq_5/seq_5_10_100_100_0/seq_5_10_100_100_0_mooda_result.csv	7691.357608571363	100	0.9620209641740292	[[0. 4.]]	100_100	100	[205. 43.]	0	10	8765	5
96	data/processed/gc_blocknumber_16_07_2019/constructs/seq_5/seq_5_10_100_100_1/seq_5_10_100_100_1_mooda_result.csv	7685.195161629079	100	0.9612501765639874	[[0. 4.]]	100_100	100	[205. 43.]	1	10	8765	5
97	data/processed/gc_blocknumber_16_07_2019/constructs/seq_5/seq_5_10_100_100_2/seq_5_10_100_100_2_mooda_result.csv	7695.391250847712	100	0.962525484783954	[[0. 4.]]	100_100	100	[205. 43.]	2	10	8765	5
98	data/processed/gc_blocknumber_16_07_2019/constructs/seq_5/seq_5_10_100_100_3/seq_5_10_100_100_3_mooda_result.csv	7500.118620491521	100	0.9381011407744242	[[0. 4.]]	100_100	100	[205. 43.]	3	10	8765	5
99	data/processed/gc_blocknumber_16_07_2019/constructs/seq_5/seq_5_10_100_100_4/seq_5_10_100_100_4_mooda_result.csv	7697.7894070607	100	0.9628254417837023	[[0. 4.]]	100_100	100	[205. 43.]	4	10	8765	5
100	data/processed/gc_blocknumber_16_07_2019/constructs/seq_5/seq_5_1_50_200_0/seq_5_1_50_200_0_mooda_result.csv	8044.634156045545	200	0.9599802095519743	[[0. 4.]]	50_200	50	[209.5 44. ]	0	1	8820	5
101	data/processed/gc_blocknumber_16_07_2019/constructs/seq_5/seq_5_1_50_200_1/seq_5_1_50_200_1_mooda_result.csv	7851.0270310201295	200	0.9368767340119486	[[0. 4.]]	50_200	50	[209.5 44. ]	1	1	8820	5
102	data/processed/gc_blocknumber_16_07_2019/constructs/seq_5/seq_5_1_50_200_2/seq_5_1_50_200_2_mooda_result.csv	7851.554091703549	200	0.936939629081569	[[0. 4.]]	50_200	50	[209.5 44. ]	2	1	8820	5
103	data/processed/gc_blocknumber_16_07_2019/constructs/seq_5/seq_5_1_50_200_3/seq_5_1_50_200_3_mooda_result.csv	8053.159964122674	200	0.9609976090838513	[[0. 4.]]	50_200	50	[209.5 44. ]	3	1	8820	5
104	data/processed/gc_blocknumber_16_07_2019/constructs/seq_5/seq_5_1_50_200_4/seq_5_1_50_200_4_mooda_result.csv	7846.142138353523	200	0.9362938112593703	[[0. 4.]]	50_200	50	[209.5 44. ]	4	1	8820	5
105	data/processed/gc_blocknumber_16_07_2019/constructs/seq_5/seq_5_2_50_200_0/seq_5_2_50_200_0_mooda_result.csv	9421.110073990816	200	0.9605046718653022	[[0. 4.]]	50_200	50	[251.5 43. ]	0	2	8691	5
106	data/processed/gc_blocknumber_16_07_2019/constructs/seq_5/seq_5_2_50_200_1/seq_5_2_50_200_1_mooda_result.csv	9175.673359828808	200	0.9354818126960094	[[0. 4.]]	50_200	50	[251.5 43. ]	1	2	8691	5
107	data/processed/gc_blocknumber_16_07_2019/constructs/seq_5/seq_5_2_50_200_2/seq_5_2_50_200_2_mooda_result.csv	9419.690347050333	200	0.9603599273130787	[[0. 4.]]	50_200	50	[251.5 43. ]	2	2	8691	5
108	data/processed/gc_blocknumber_16_07_2019/constructs/seq_5/seq_5_2_50_200_3/seq_5_2_50_200_3_mooda_result.csv	9173.011376347282	200	0.9352104171226265	[[0. 4.]]	50_200	50	[251.5 43. ]	3	2	8691	5
109	data/processed/gc_blocknumber_16_07_2019/constructs/seq_5/seq_5_2_50_200_4/seq_5_2_50_200_4_mooda_result.csv	9429.443432826014	200	0.9613542777005673	[[0. 4.]]	50_200	50	[251.5 43. ]	4	2	8691	5
110	data/processed/gc_blocknumber_16_07_2019/constructs/seq_5/seq_5_3_50_200_0/seq_5_3_50_200_0_mooda_result.csv	9633.583317699035	200	0.9389457424657929	[[0. 4.]]	50_200	50	[256.5 44. ]	0	3	8913	5
111	data/processed/gc_blocknumber_16_07_2019/constructs/seq_5/seq_5_3_50_200_1/seq_5_3_50_200_1_mooda_result.csv	9637.773312205922	200	0.9393541239966785	[[0. 4.]]	50_200	50	[256.5 44. ]	1	3	8913	5
112	data/processed/gc_blocknumber_16_07_2019/constructs/seq_5/seq_5_3_50_200_2/seq_5_3_50_200_2_mooda_result.csv	9883.502161302773	200	0.9633043042205431	[[0. 4.]]	50_200	50	[256.5 44. ]	2	3	8913	5
113	data/processed/gc_blocknumber_16_07_2019/constructs/seq_5/seq_5_3_50_200_3/seq_5_3_50_200_3_mooda_result.csv	9636.704386299058	200	0.9392499401850933	[[0. 4.]]	50_200	50	[256.5 44. ]	3	3	8913	5
114	data/processed/gc_blocknumber_16_07_2019/constructs/seq_5/seq_5_3_50_200_4/seq_5_3_50_200_4_mooda_result.csv	9641.145850992201	200	0.9396828314807214	[[0. 4.]]	50_200	50	[256.5 44. ]	4	3	8913	5
115	data/processed/gc_blocknumber_16_07_2019/constructs/seq_5/seq_5_4_50_200_0/seq_5_4_50_200_0_mooda_result.csv	7504.164016417815	200	0.9380205020522269	[[0. 4.]]	50_200	50	[200. 44.]	0	4	8954	5
116	data/processed/gc_blocknumber_16_07_2019/constructs/seq_5/seq_5_4_50_200_1/seq_5_4_50_200_1_mooda_result.csv	7693.59523877147	200	0.9616994048464337	[[0. 4.]]	50_200	50	[200. 44.]	1	4	8954	5
117	data/processed/gc_blocknumber_16_07_2019/constructs/seq_5/seq_5_4_50_200_2/seq_5_4_50_200_2_mooda_result.csv	7696.181598226648	200	0.962022699778331	[[0. 4.]]	50_200	50	[200. 44.]	2	4	8954	5
118	data/processed/gc_blocknumber_16_07_2019/constructs/seq_5/seq_5_4_50_200_3/seq_5_4_50_200_3_mooda_result.csv	7495.958019646901	200	0.9369947524558627	[[0. 4.]]	50_200	50	[200. 44.]	3	4	8954	5
119	data/processed/gc_blocknumber_16_07_2019/constructs/seq_5/seq_5_4_50_200_4/seq_5_4_50_200_4_mooda_result.csv	7699.235232213202	200	0.9624044040266503	[[0. 4.]]	50_200	50	[200. 44.]	4	4	8954	5
120	data/processed/gc_blocknumber_16_07_2019/constructs/seq_5/seq_5_5_50_200_0/seq_5_5_50_200_0_mooda_result.csv	4824.084500626359	200	0.9335432028304517	[[0. 4.]]	50_200	50	[132.5 43. ]	0	5	8695	5
121	data/processed/gc_blocknumber_16_07_2019/constructs/seq_5/seq_5_5_50_200_1/seq_5_5_50_200_1_mooda_result.csv	4835.196814917283	200	0.9356936264958456	[[0. 4.]]	50_200	50	[132.5 43. ]	1	5	8695	5
122	data/processed/gc_blocknumber_16_07_2019/constructs/seq_5/seq_5_5_50_200_2/seq_5_5_50_200_2_mooda_result.csv	4833.453332273068	200	0.9353562326604872	[[0. 4.]]	50_200	50	[132.5 43. ]	2	5	8695	5
123	data/processed/gc_blocknumber_16_07_2019/constructs/seq_5/seq_5_5_50_200_3/seq_5_5_50_200_3_mooda_result.csv	4956.853484367698	200	0.9592362814451278	[[0. 4.]]	50_200	50	[132.5 43. ]	3	5	8695	5
124	data/processed/gc_blocknumber_16_07_2019/constructs/seq_5/seq_5_5_50_200_4/seq_5_5_50_200_4_mooda_result.csv	4962.836426056714	200	0.9603940834168774	[[0. 4.]]	50_200	50	[132.5 43. ]	4	5	8695	5
125	data/processed/gc_blocknumber_16_07_2019/constructs/seq_5/seq_5_6_50_200_0/seq_5_6_50_200_0_mooda_result.csv	6753.770122140417	200	0.9380236280750579	[[0. 4.]]	50_200	50	[180. 44.]	0	6	8932	5
126	data/processed/gc_blocknumber_16_07_2019/constructs/seq_5/seq_5_6_50_200_1/seq_5_6_50_200_1_mooda_result.csv	6755.493041391619	200	0.9382629224155027	[[0. 4.]]	50_200	50	[180. 44.]	1	6	8932	5
127	data/processed/gc_blocknumber_16_07_2019/constructs/seq_5/seq_5_6_50_200_2/seq_5_6_50_200_2_mooda_result.csv	6932.723288194943	200	0.9628782344715199	[[0. 4.]]	50_200	50	[180. 44.]	2	6	8932	5
128	data/processed/gc_blocknumber_16_07_2019/constructs/seq_5/seq_5_6_50_200_3/seq_5_6_50_200_3_mooda_result.csv	6930.937741987504	200	0.9626302419427089	[[0. 4.]]	50_200	50	[180. 44.]	3	6	8932	5
129	data/processed/gc_blocknumber_16_07_2019/constructs/seq_5/seq_5_6_50_200_4/seq_5_6_50_200_4_mooda_result.csv	6928.909605728093	200	0.962348556351124	[[0. 4.]]	50_200	50	[180. 44.]	4	6	8932	5
130	data/processed/gc_blocknumber_16_07_2019/constructs/seq_5/seq_5_7_50_200_0/seq_5_7_50_200_0_mooda_result.csv	11392.537487226082	200	0.9622075580427434	[[0. 4.]]	50_200	50	[296. 44.]	0	7	8960	5
131	data/processed/gc_blocknumber_16_07_2019/constructs/seq_5/seq_5_7_50_200_1/seq_5_7_50_200_1_mooda_result.csv	11112.316618140547	200	0.9385402549105192	[[0. 4.]]	50_200	50	[296. 44.]	1	7	8960	5
132	data/processed/gc_blocknumber_16_07_2019/constructs/seq_5/seq_5_7_50_200_2/seq_5_7_50_200_2_mooda_result.csv	11385.618846468338	200	0.9616232133841502	[[0. 4.]]	50_200	50	[296. 44.]	2	7	8960	5
133	data/processed/gc_blocknumber_16_07_2019/constructs/seq_5/seq_5_7_50_200_3/seq_5_7_50_200_3_mooda_result.csv	11115.263550310068	200	0.9387891512086206	[[0. 4.]]	50_200	50	[296. 44.]	3	7	8960	5
134	data/processed/gc_blocknumber_16_07_2019/constructs/seq_5/seq_5_7_50_200_4/seq_5_7_50_200_4_mooda_result.csv	11395.67685055831	200	0.9624727069728302	[[0. 4.]]	50_200	50	[296. 44.]	4	7	8960	5
135	data/processed/gc_blocknumber_16_07_2019/constructs/seq_5/seq_5_8_50_200_0/seq_5_8_50_200_0_mooda_result.csv	10193.179312776792	200	0.9608954857444186	[[0. 4.]]	50_200	50	[272. 43.]	0	8	8699	5
136	data/processed/gc_blocknumber_16_07_2019/constructs/seq_5/seq_5_8_50_200_1/seq_5_8_50_200_1_mooda_result.csv	9928.335710496376	200	0.9359290828145151	[[0. 4.]]	50_200	50	[272. 43.]	1	8	8699	5
137	data/processed/gc_blocknumber_16_07_2019/constructs/seq_5/seq_5_8_50_200_2/seq_5_8_50_200_2_mooda_result.csv	10184.989115764874	200	0.9601234083488758	[[0. 4.]]	50_200	50	[272. 43.]	2	8	8699	5
138	data/processed/gc_blocknumber_16_07_2019/constructs/seq_5/seq_5_8_50_200_3/seq_5_8_50_200_3_mooda_result.csv	10191.208792712765	200	0.9607097278198308	[[0. 4.]]	50_200	50	[272. 43.]	3	8	8699	5
139	data/processed/gc_blocknumber_16_07_2019/constructs/seq_5/seq_5_8_50_200_4/seq_5_8_50_200_4_mooda_result.csv	10184.896747174738	200	0.960114700902596	[[0. 4.]]	50_200	50	[272. 43.]	4	8	8699	5
140	data/processed/gc_blocknumber_16_07_2019/constructs/seq_5/seq_5_9_50_200_0/seq_5_9_50_200_0_mooda_result.csv	13864.202446838963	200	0.9594935774136796	[[0. 4.]]	50_200	50	[370.5 43. ]	0	9	8678	5
141	data/processed/gc_blocknumber_16_07_2019/constructs/seq_5/seq_5_9_50_200_1/seq_5_9_50_200_1_mooda_result.csv	13865.096193559286	200	0.9595554305380315	[[0. 4.]]	50_200	50	[370.5 43. ]	1	9	8678	5
142	data/processed/gc_blocknumber_16_07_2019/constructs/seq_5/seq_5_9_50_200_2/seq_5_9_50_200_2_mooda_result.csv	13857.997891655785	200	0.9590641815741572	[[0. 4.]]	50_200	50	[370.5 43. ]	2	9	8678	5
143	data/processed/gc_blocknumber_16_07_2019/constructs/seq_5/seq_5_9_50_200_3/seq_5_9_50_200_3_mooda_result.csv	13858.893839734294	200	0.9591261870469078	[[0. 4.]]	50_200	50	[370.5 43. ]	3	9	8678	5
144	data/processed/gc_blocknumber_16_07_2019/constructs/seq_5/seq_5_9_50_200_4/seq_5_9_50_200_4_mooda_result.csv	13497.197794347087	200	0.9340944527040442	[[0. 4.]]	50_200	50	[370.5 43. ]	4	9	8678	5
145	data/processed/gc_blocknumber_16_07_2019/constructs/seq_5/seq_5_10_50_200_0/seq_5_10_50_200_0_mooda_result.csv	7496.16303366707	200	0.9376063831978824	[[0. 4.]]	50_200	50	[205. 43.]	0	10	8765	5
146	data/processed/gc_blocknumber_16_07_2019/constructs/seq_5/seq_5_10_50_200_1/seq_5_10_50_200_1_mooda_result.csv	7694.428588055473	200	0.962405076679859	[[0. 4.]]	50_200	50	[205. 43.]	1	10	8765	5
147	data/processed/gc_blocknumber_16_07_2019/constructs/seq_5/seq_5_10_50_200_2/seq_5_10_50_200_2_mooda_result.csv	7496.14036673139	200	0.9376035480589606	[[0. 4.]]	50_200	50	[205. 43.]	2	10	8765	5
148	data/processed/gc_blocknumber_16_07_2019/constructs/seq_5/seq_5_10_50_200_3/seq_5_10_50_200_3_mooda_result.csv	7693.114286287645	200	0.9622406862148399	[[0. 4.]]	50_200	50	[205. 43.]	3	10	8765	5
149	data/processed/gc_blocknumber_16_07_2019/constructs/seq_5/seq_5_10_50_200_4/seq_5_10_50_200_4_mooda_result.csv	7490.373023550055	200	0.9368821793058231	[[0. 4.]]	50_200	50	[205. 43.]	4	10	8765	5
150	data/processed/gc_blocknumber_16_07_2019/constructs/seq_5/seq_5_1_100_200_0/seq_5_1_100_200_0_mooda_result.csv	7857.136362724993	200	0.9376057712082331	[[0. 4.]]	100_200	100	[209.5 44. ]	0	1	8820	5
151	data/processed/gc_blocknumber_16_07_2019/constructs/seq_5/seq_5_1_100_200_1/seq_5_1_100_200_1_mooda_result.csv	7855.958358600112	200	0.937465197923641	[[0. 4.]]	100_200	100	[209.5 44. ]	1	1	8820	5
152	data/processed/gc_blocknumber_16_07_2019/constructs/seq_5/seq_5_1_100_200_2/seq_5_1_100_200_2_mooda_result.csv	8051.507024887122	200	0.9608003609650503	[[0. 4.]]	100_200	100	[209.5 44. ]	2	1	8820	5
153	data/processed/gc_blocknumber_16_07_2019/constructs/seq_5/seq_5_1_100_200_3/seq_5_1_100_200_3_mooda_result.csv	8054.608507868097	200	0.9611704663327085	[[0. 4.]]	100_200	100	[209.5 44. ]	3	1	8820	5
154	data/processed/gc_blocknumber_16_07_2019/constructs/seq_5/seq_5_1_100_200_4/seq_5_1_100_200_4_mooda_result.csv	7861.522170833463	200	0.9381291373309621	[[0. 4.]]	100_200	100	[209.5 44. ]	4	1	8820	5
155	data/processed/gc_blocknumber_16_07_2019/constructs/seq_5/seq_5_2_100_200_0/seq_5_2_100_200_0_mooda_result.csv	9171.176063531984	200	0.9350233025979492	[[0. 4.]]	100_200	100	[251.5 43. ]	0	2	8691	5
156	data/processed/gc_blocknumber_16_07_2019/constructs/seq_5/seq_5_2_100_200_1/seq_5_2_100_200_1_mooda_result.csv	9169.964926966433	200	0.9348998243326129	[[0. 4.]]	100_200	100	[251.5 43. ]	1	2	8691	5
157	data/processed/gc_blocknumber_16_07_2019/constructs/seq_5/seq_5_2_100_200_2/seq_5_2_100_200_2_mooda_result.csv	9423.520409029114	200	0.9607504112789024	[[0. 4.]]	100_200	100	[251.5 43. ]	2	2	8691	5
158	data/processed/gc_blocknumber_16_07_2019/constructs/seq_5/seq_5_2_100_200_3/seq_5_2_100_200_3_mooda_result.csv	9419.58344447695	200	0.9603490283404139	[[0. 4.]]	100_200	100	[251.5 43. ]	3	2	8691	5
159	data/processed/gc_blocknumber_16_07_2019/constructs/seq_5/seq_5_2_100_200_4/seq_5_2_100_200_4_mooda_result.csv	9172.389705083999	200	0.9351470362526378	[[0. 4.]]	100_200	100	[251.5 43. ]	4	2	8691	5
160	data/processed/gc_blocknumber_16_07_2019/constructs/seq_5/seq_5_3_100_200_0/seq_5_3_100_200_0_mooda_result.csv	9889.235329736386	200	0.9638630925668993	[[0. 4.]]	100_200	100	[256.5 44. ]	0	3	8913	5
161	data/processed/gc_blocknumber_16_07_2019/constructs/seq_5/seq_5_3_100_200_1/seq_5_3_100_200_1_mooda_result.csv	9889.895645628554	200	0.9639274508409896	[[0. 4.]]	100_200	100	[256.5 44. ]	1	3	8913	5
162	data/processed/gc_blocknumber_16_07_2019/constructs/seq_5/seq_5_3_100_200_2/seq_5_3_100_200_2_mooda_result.csv	9893.824937135549	200	0.964310422722763	[[0. 4.]]	100_200	100	[256.5 44. ]	2	3	8913	5
163	data/processed/gc_blocknumber_16_07_2019/constructs/seq_5/seq_5_3_100_200_3/seq_5_3_100_200_3_mooda_result.csv	9892.516604700673	200	0.9641829049415861	[[0. 4.]]	100_200	100	[256.5 44. ]	3	3	8913	5
164	data/processed/gc_blocknumber_16_07_2019/constructs/seq_5/seq_5_3_100_200_4/seq_5_3_100_200_4_mooda_result.csv	9880.98087115756	200	0.963058564440308	[[0. 4.]]	100_200	100	[256.5 44. ]	4	3	8913	5
165	data/processed/gc_blocknumber_16_07_2019/constructs/seq_5/seq_5_4_100_200_0/seq_5_4_100_200_0_mooda_result.csv	7701.307531746726	200	0.9626634414683408	[[0. 4.]]	100_200	100	[200. 44.]	0	4	8954	5
166	data/processed/gc_blocknumber_16_07_2019/constructs/seq_5/seq_5_4_100_200_1/seq_5_4_100_200_1_mooda_result.csv	7701.1187499207645	200	0.9626398437400956	[[0. 4.]]	100_200	100	[200. 44.]	1	4	8954	5
167	data/processed/gc_blocknumber_16_07_2019/constructs/seq_5/seq_5_4_100_200_2/seq_5_4_100_200_2_mooda_result.csv	7701.056049075621	200	0.9626320061344525	[[0. 4.]]	100_200	100	[200. 44.]	2	4	8954	5
168	data/processed/gc_blocknumber_16_07_2019/constructs/seq_5/seq_5_4_100_200_3/seq_5_4_100_200_3_mooda_result.csv	7695.601785745925	200	0.9619502232182405	[[0. 4.]]	100_200	100	[200. 44.]	3	4	8954	5
169	data/processed/gc_blocknumber_16_07_2019/constructs/seq_5/seq_5_4_100_200_4/seq_5_4_100_200_4_mooda_result.csv	7698.400840454559	200	0.96230010505682	[[0. 4.]]	100_200	100	[200. 44.]	4	4	8954	5
170	data/processed/gc_blocknumber_16_07_2019/constructs/seq_5/seq_5_5_100_200_0/seq_5_5_100_200_0_mooda_result.csv	4962.1907914744315	200	0.9602691420366583	[[0. 4.]]	100_200	100	[132.5 43. ]	0	5	8695	5
171	data/processed/gc_blocknumber_16_07_2019/constructs/seq_5/seq_5_5_100_200_1/seq_5_5_100_200_1_mooda_result.csv	4961.181064245727	200	0.9600737424761929	[[0. 4.]]	100_200	100	[132.5 43. ]	1	5	8695	5
172	data/processed/gc_blocknumber_16_07_2019/constructs/seq_5/seq_5_5_100_200_2/seq_5_5_100_200_2_mooda_result.csv	4832.694983337765	200	0.9352094791171291	[[0. 4.]]	100_200	100	[132.5 43. ]	2	5	8695	5
173	data/processed/gc_blocknumber_16_07_2019/constructs/seq_5/seq_5_5_100_200_3/seq_5_5_100_200_3_mooda_result.csv	4964.048017409403	200	0.9606285471522792	[[0. 4.]]	100_200	100	[132.5 43. ]	3	5	8695	5
174	data/processed/gc_blocknumber_16_07_2019/constructs/seq_5/seq_5_5_100_200_4/seq_5_5_100_200_4_mooda_result.csv	4838.505825467084	200	0.9363339768683278	[[0. 4.]]	100_200	100	[132.5 43. ]	4	5	8695	5
175	data/processed/gc_blocknumber_16_07_2019/constructs/seq_5/seq_5_6_100_200_0/seq_5_6_100_200_0_mooda_result.csv	6755.954268911006	200	0.9383269817931953	[[0. 4.]]	100_200	100	[180. 44.]	0	6	8932	5
176	data/processed/gc_blocknumber_16_07_2019/constructs/seq_5/seq_5_6_100_200_1/seq_5_6_100_200_1_mooda_result.csv	6933.223583867097	200	0.9629477199815412	[[0. 4.]]	100_200	100	[180. 44.]	1	6	8932	5
177	data/processed/gc_blocknumber_16_07_2019/constructs/seq_5/seq_5_6_100_200_2/seq_5_6_100_200_2_mooda_result.csv	6924.312890885378	200	0.9617101237340803	[[0. 4.]]	100_200	100	[180. 44.]	2	6	8932	5
178	data/processed/gc_blocknumber_16_07_2019/constructs/seq_5/seq_5_6_100_200_3/seq_5_6_100_200_3_mooda_result.csv	6754.967029439221	200	0.9381898651998918	[[0. 4.]]	100_200	100	[180. 44.]	3	6	8932	5
179	data/processed/gc_blocknumber_16_07_2019/constructs/seq_5/seq_5_6_100_200_4/seq_5_6_100_200_4_mooda_result.csv	6918.332801402931	200	0.9608795557504071	[[0. 4.]]	100_200	100	[180. 44.]	4	6	8932	5
180	data/processed/gc_blocknumber_16_07_2019/constructs/seq_5/seq_5_7_100_200_0/seq_5_7_100_200_0_mooda_result.csv	11398.151466915935	200	0.9626817117327647	[[0. 4.]]	100_200	100	[296. 44.]	0	7	8960	5
181	data/processed/gc_blocknumber_16_07_2019/constructs/seq_5/seq_5_7_100_200_1/seq_5_7_100_200_1_mooda_result.csv	11117.392484127631	200	0.9389689598080769	[[0. 4.]]	100_200	100	[296. 44.]	1	7	8960	5
182	data/processed/gc_blocknumber_16_07_2019/constructs/seq_5/seq_5_7_100_200_2/seq_5_7_100_200_2_mooda_result.csv	11112.029307952118	200	0.9385159888473072	[[0. 4.]]	100_200	100	[296. 44.]	2	7	8960	5
183	data/processed/gc_blocknumber_16_07_2019/constructs/seq_5/seq_5_7_100_200_3/seq_5_7_100_200_3_mooda_result.csv	11116.17748424482	200	0.9388663415747314	[[0. 4.]]	100_200	100	[296. 44.]	3	7	8960	5
184	data/processed/gc_blocknumber_16_07_2019/constructs/seq_5/seq_5_7_100_200_4/seq_5_7_100_200_4_mooda_result.csv	11408.76503694574	200	0.9635781281204173	[[0. 4.]]	100_200	100	[296. 44.]	4	7	8960	5
185	data/processed/gc_blocknumber_16_07_2019/constructs/seq_5/seq_5_8_100_200_0/seq_5_8_100_200_0_mooda_result.csv	9932.517280101682	200	0.9363232730110936	[[0. 4.]]	100_200	100	[272. 43.]	0	8	8699	5
186	data/processed/gc_blocknumber_16_07_2019/constructs/seq_5/seq_5_8_100_200_1/seq_5_8_100_200_1_mooda_result.csv	9925.90652809999	200	0.9357000874905721	[[0. 4.]]	100_200	100	[272. 43.]	1	8	8699	5
187	data/processed/gc_blocknumber_16_07_2019/constructs/seq_5/seq_5_8_100_200_2/seq_5_8_100_200_2_mooda_result.csv	10190.169480800136	200	0.9606117534690928	[[0. 4.]]	100_200	100	[272. 43.]	2	8	8699	5
188	data/processed/gc_blocknumber_16_07_2019/constructs/seq_5/seq_5_8_100_200_3/seq_5_8_100_200_3_mooda_result.csv	10189.107274317128	200	0.9605116208820822	[[0. 4.]]	100_200	100	[272. 43.]	3	8	8699	5
189	data/processed/gc_blocknumber_16_07_2019/constructs/seq_5/seq_5_8_100_200_4/seq_5_8_100_200_4_mooda_result.csv	10186.86927067435	200	0.9603006476880043	[[0. 4.]]	100_200	100	[272. 43.]	4	8	8699	5
190	data/processed/gc_blocknumber_16_07_2019/constructs/seq_5/seq_5_9_100_200_0/seq_5_9_100_200_0_mooda_result.csv	13870.930892642009	200	0.9599592299139769	[[0. 4.]]	100_200	100	[370.5 43. ]	0	9	8678	5
191	data/processed/gc_blocknumber_16_07_2019/constructs/seq_5/seq_5_9_100_200_1/seq_5_9_100_200_1_mooda_result.csv	13864.61456692369	200	0.959522098821668	[[0. 4.]]	100_200	100	[370.5 43. ]	1	9	8678	5
192	data/processed/gc_blocknumber_16_07_2019/constructs/seq_5/seq_5_9_100_200_2/seq_5_9_100_200_2_mooda_result.csv	13855.373046694873	200	0.9588825251181614	[[0. 4.]]	100_200	100	[370.5 43. ]	2	9	8678	5
193	data/processed/gc_blocknumber_16_07_2019/constructs/seq_5/seq_5_9_100_200_3/seq_5_9_100_200_3_mooda_result.csv	13854.244845448355	200	0.9588044462056372	[[0. 4.]]	100_200	100	[370.5 43. ]	3	9	8678	5
194	data/processed/gc_blocknumber_16_07_2019/constructs/seq_5/seq_5_9_100_200_4/seq_5_9_100_200_4_mooda_result.csv	13860.437245255722	200	0.9592330008135729	[[0. 4.]]	100_200	100	[370.5 43. ]	4	9	8678	5
195	data/processed/gc_blocknumber_16_07_2019/constructs/seq_5/seq_5_10_100_200_0/seq_5_10_100_200_0_mooda_result.csv	7693.488582063632	200	0.9622875024469834	[[0. 4.]]	100_200	100	[205. 43.]	0	10	8765	5
196	data/processed/gc_blocknumber_16_07_2019/constructs/seq_5/seq_5_10_100_200_1/seq_5_10_100_200_1_mooda_result.csv	7692.525351295692	200	0.962167023301525	[[0. 4.]]	100_200	100	[205. 43.]	1	10	8765	5
197	data/processed/gc_blocknumber_16_07_2019/constructs/seq_5/seq_5_10_100_200_2/seq_5_10_100_200_2_mooda_result.csv	7699.534284317153	200	0.963043687844547	[[0. 4.]]	100_200	100	[205. 43.]	2	10	8765	5
198	data/processed/gc_blocknumber_16_07_2019/constructs/seq_5/seq_5_10_100_200_3/seq_5_10_100_200_3_mooda_result.csv	7695.380200424458	200	0.962524102617193	[[0. 4.]]	100_200	100	[205. 43.]	3	10	8765	5
199	data/processed/gc_blocknumber_16_07_2019/constructs/seq_5/seq_5_10_100_200_4/seq_5_10_100_200_4_mooda_result.csv	7694.4461232773265	200	0.9624072699533867	[[0. 4.]]	100_200	100	[205. 43.]	4	10	8765	5
