## Supplementary Tables for "Design and assembly of DNA molecules using multi-objective optimisation": standard_gc_blocknumber_seq_10_hypervolume.csv

	filename	hypervolume	iterations	normalised_hypervolume	null_point	parameter_setting	population_size	reference_points	run	sequence_id	sequence_length	transcription_units
0	data/processed/gc_blocknumber_16_07_2019/constructs/seq_10/seq_10_1_50_100_0/seq_10_1_50_100_0_mooda_result.csv	38980.42020412441	100	0.9425464003028403	[[0. 8.]]	50_100	50	[523.5 87. ]	0	1	17504	10
1	data/processed/gc_blocknumber_16_07_2019/constructs/seq_10/seq_10_1_50_100_1/seq_10_1_50_100_1_mooda_result.csv	38981.922199440356	100	0.9425827185434057	[[0. 8.]]	50_100	50	[523.5 87. ]	1	1	17504	10
2	data/processed/gc_blocknumber_16_07_2019/constructs/seq_10/seq_10_1_50_100_2/seq_10_1_50_100_2_mooda_result.csv	39488.409079455494	100	0.9548295692202071	[[0. 8.]]	50_100	50	[523.5 87. ]	2	1	17504	10
3	data/processed/gc_blocknumber_16_07_2019/constructs/seq_10/seq_10_1_50_100_3/seq_10_1_50_100_3_mooda_result.csv	39516.274326275554	100	0.9555033507737732	[[0. 8.]]	50_100	50	[523.5 87. ]	3	1	17504	10
4	data/processed/gc_blocknumber_16_07_2019/constructs/seq_10/seq_10_1_50_100_4/seq_10_1_50_100_4_mooda_result.csv	39497.48447997238	100	0.9550490123674	[[0. 8.]]	50_100	50	[523.5 87. ]	4	1	17504	10
5	data/processed/gc_blocknumber_16_07_2019/constructs/seq_10/seq_10_2_50_100_0/seq_10_2_50_100_0_mooda_result.csv	53517.79873480333	100	0.9541415356534735	[[0. 8.]]	50_100	50	[710. 87.]	0	2	17512	10
6	data/processed/gc_blocknumber_16_07_2019/constructs/seq_10/seq_10_2_50_100_1/seq_10_2_50_100_1_mooda_result.csv	53557.58763287663	100	0.954850911621976	[[0. 8.]]	50_100	50	[710. 87.]	1	2	17512	10
7	data/processed/gc_blocknumber_16_07_2019/constructs/seq_10/seq_10_2_50_100_2/seq_10_2_50_100_2_mooda_result.csv	53525.70520534819	100	0.9542824960839399	[[0. 8.]]	50_100	50	[710. 87.]	2	2	17512	10
8	data/processed/gc_blocknumber_16_07_2019/constructs/seq_10/seq_10_2_50_100_3/seq_10_2_50_100_3_mooda_result.csv	52833.9060912572	100	0.9419487625469282	[[0. 8.]]	50_100	50	[710. 87.]	3	2	17512	10
9	data/processed/gc_blocknumber_16_07_2019/constructs/seq_10/seq_10_2_50_100_4/seq_10_2_50_100_4_mooda_result.csv	53560.30008653269	100	0.9548992705746602	[[0. 8.]]	50_100	50	[710. 87.]	4	2	17512	10
10	data/processed/gc_blocknumber_16_07_2019/constructs/seq_10/seq_10_3_50_100_0/seq_10_3_50_100_0_mooda_result.csv	33081.62676163231	100	0.9549709672396492	[[0. 8.]]	50_100	50	[438.5 87. ]	0	3	17408	10
11	data/processed/gc_blocknumber_16_07_2019/constructs/seq_10/seq_10_3_50_100_1/seq_10_3_50_100_1_mooda_result.csv	33089.394796731845	100	0.955195207965355	[[0. 8.]]	50_100	50	[438.5 87. ]	1	3	17408	10
12	data/processed/gc_blocknumber_16_07_2019/constructs/seq_10/seq_10_3_50_100_2/seq_10_3_50_100_2_mooda_result.csv	33536.86715547471	100	0.9681124418825603	[[0. 8.]]	50_100	50	[438.5 87. ]	2	3	17408	10
13	data/processed/gc_blocknumber_16_07_2019/constructs/seq_10/seq_10_3_50_100_3/seq_10_3_50_100_3_mooda_result.csv	33074.7922761575	100	0.9547736753938918	[[0. 8.]]	50_100	50	[438.5 87. ]	3	3	17408	10
14	data/processed/gc_blocknumber_16_07_2019/constructs/seq_10/seq_10_3_50_100_4/seq_10_3_50_100_4_mooda_result.csv	33525.54071532852	100	0.9677854802860303	[[0. 8.]]	50_100	50	[438.5 87. ]	4	3	17408	10
15	data/processed/gc_blocknumber_16_07_2019/constructs/seq_10/seq_10_4_50_100_0/seq_10_4_50_100_0_mooda_result.csv	32553.63643337656	100	0.9430369766331564	[[0. 8.]]	50_100	50	[431.5 88. ]	0	4	17640	10
16	data/processed/gc_blocknumber_16_07_2019/constructs/seq_10/seq_10_4_50_100_1/seq_10_4_50_100_1_mooda_result.csv	32569.64961119068	100	0.9435008577981078	[[0. 8.]]	50_100	50	[431.5 88. ]	1	4	17640	10
17	data/processed/gc_blocknumber_16_07_2019/constructs/seq_10/seq_10_4_50_100_2/seq_10_4_50_100_2_mooda_result.csv	32552.107397947188	100	0.9429926824434295	[[0. 8.]]	50_100	50	[431.5 88. ]	2	4	17640	10
18	data/processed/gc_blocknumber_16_07_2019/constructs/seq_10/seq_10_4_50_100_3/seq_10_4_50_100_3_mooda_result.csv	32994.12955164271	100	0.9557974957022802	[[0. 8.]]	50_100	50	[431.5 88. ]	3	4	17640	10
19	data/processed/gc_blocknumber_16_07_2019/constructs/seq_10/seq_10_4_50_100_4/seq_10_4_50_100_4_mooda_result.csv	32976.84203507792	100	0.9552966985827902	[[0. 8.]]	50_100	50	[431.5 88. ]	4	4	17640	10
20	data/processed/gc_blocknumber_16_07_2019/constructs/seq_10/seq_10_5_50_100_0/seq_10_5_50_100_0_mooda_result.csv	37126.51045342441	100	0.9551947734234951	[[0. 8.]]	50_100	50	[492. 87.]	0	5	17419	10
21	data/processed/gc_blocknumber_16_07_2019/constructs/seq_10/seq_10_5_50_100_1/seq_10_5_50_100_1_mooda_result.csv	37131.073611392276	100	0.9553121748325686	[[0. 8.]]	50_100	50	[492. 87.]	1	5	17419	10
22	data/processed/gc_blocknumber_16_07_2019/constructs/seq_10/seq_10_5_50_100_2/seq_10_5_50_100_2_mooda_result.csv	37121.92347133786	100	0.9550767590649856	[[0. 8.]]	50_100	50	[492. 87.]	2	5	17419	10
23	data/processed/gc_blocknumber_16_07_2019/constructs/seq_10/seq_10_5_50_100_3/seq_10_5_50_100_3_mooda_result.csv	37134.76051701255	100	0.9554070319289018	[[0. 8.]]	50_100	50	[492. 87.]	3	5	17419	10
24	data/processed/gc_blocknumber_16_07_2019/constructs/seq_10/seq_10_5_50_100_4/seq_10_5_50_100_4_mooda_result.csv	36651.1331700273	100	0.9429642165798935	[[0. 8.]]	50_100	50	[492. 87.]	4	5	17419	10
25	data/processed/gc_blocknumber_16_07_2019/constructs/seq_10/seq_10_6_50_100_0/seq_10_6_50_100_0_mooda_result.csv	27125.115959592295	100	0.9550929018711746	[[0. 8.]]	50_100	50	[359.5 87. ]	0	6	17406	10
26	data/processed/gc_blocknumber_16_07_2019/constructs/seq_10/seq_10_6_50_100_1/seq_10_6_50_100_1_mooda_result.csv	27112.190555095684	100	0.9546377900070662	[[0. 8.]]	50_100	50	[359.5 87. ]	1	6	17406	10
27	data/processed/gc_blocknumber_16_07_2019/constructs/seq_10/seq_10_6_50_100_2/seq_10_6_50_100_2_mooda_result.csv	27122.32535951463	100	0.9549946430349687	[[0. 8.]]	50_100	50	[359.5 87. ]	2	6	17406	10
28	data/processed/gc_blocknumber_16_07_2019/constructs/seq_10/seq_10_6_50_100_3/seq_10_6_50_100_3_mooda_result.csv	26771.873540446926	100	0.9426550074979992	[[0. 8.]]	50_100	50	[359.5 87. ]	3	6	17406	10
29	data/processed/gc_blocknumber_16_07_2019/constructs/seq_10/seq_10_6_50_100_4/seq_10_6_50_100_4_mooda_result.csv	27123.869218444834	100	0.9550490033078585	[[0. 8.]]	50_100	50	[359.5 87. ]	4	6	17406	10
30	data/processed/gc_blocknumber_16_07_2019/constructs/seq_10/seq_10_7_50_100_0/seq_10_7_50_100_0_mooda_result.csv	39930.02073563654	100	0.967355598949465	[[0. 8.]]	50_100	50	[522.5 87. ]	0	7	17526	10
31	data/processed/gc_blocknumber_16_07_2019/constructs/seq_10/seq_10_7_50_100_1/seq_10_7_50_100_1_mooda_result.csv	39395.44084071021	100	0.9544047202643137	[[0. 8.]]	50_100	50	[522.5 87. ]	1	7	17526	10
32	data/processed/gc_blocknumber_16_07_2019/constructs/seq_10/seq_10_7_50_100_2/seq_10_7_50_100_2_mooda_result.csv	39414.521504602104	100	0.9548669736442882	[[0. 8.]]	50_100	50	[522.5 87. ]	2	7	17526	10
33	data/processed/gc_blocknumber_16_07_2019/constructs/seq_10/seq_10_7_50_100_3/seq_10_7_50_100_3_mooda_result.csv	38901.70586836332	100	0.9424433618403082	[[0. 8.]]	50_100	50	[522.5 87. ]	3	7	17526	10
34	data/processed/gc_blocknumber_16_07_2019/constructs/seq_10/seq_10_7_50_100_4/seq_10_7_50_100_4_mooda_result.csv	38901.73561297968	100	0.9424440824415161	[[0. 8.]]	50_100	50	[522.5 87. ]	4	7	17526	10
35	data/processed/gc_blocknumber_16_07_2019/constructs/seq_10/seq_10_8_50_100_0/seq_10_8_50_100_0_mooda_result.csv	30471.16780318518	100	0.9558082748803381	[[0. 8.]]	50_100	50	[398.5 88. ]	0	8	17679	10
36	data/processed/gc_blocknumber_16_07_2019/constructs/seq_10/seq_10_8_50_100_1/seq_10_8_50_100_1_mooda_result.csv	30476.908808948643	100	0.9559883566169587	[[0. 8.]]	50_100	50	[398.5 88. ]	1	8	17679	10
37	data/processed/gc_blocknumber_16_07_2019/constructs/seq_10/seq_10_8_50_100_2/seq_10_8_50_100_2_mooda_result.csv	30465.52506491879	100	0.95563127556207	[[0. 8.]]	50_100	50	[398.5 88. ]	2	8	17679	10
38	data/processed/gc_blocknumber_16_07_2019/constructs/seq_10/seq_10_8_50_100_3/seq_10_8_50_100_3_mooda_result.csv	30872.853200345984	100	0.9684081932354449	[[0. 8.]]	50_100	50	[398.5 88. ]	3	8	17679	10
39	data/processed/gc_blocknumber_16_07_2019/constructs/seq_10/seq_10_8_50_100_4/seq_10_8_50_100_4_mooda_result.csv	30478.79998095139	100	0.9560476781979733	[[0. 8.]]	50_100	50	[398.5 88. ]	4	8	17679	10
40	data/processed/gc_blocknumber_16_07_2019/constructs/seq_10/seq_10_9_50_100_0/seq_10_9_50_100_0_mooda_result.csv	33767.31199942664	100	0.9425233276883491	[[0. 8.]]	50_100	50	[453.5 87. ]	0	9	17410	10
41	data/processed/gc_blocknumber_16_07_2019/constructs/seq_10/seq_10_9_50_100_1/seq_10_9_50_100_1_mooda_result.csv	33753.4378688184	100	0.9421360687987496	[[0. 8.]]	50_100	50	[453.5 87. ]	1	9	17410	10
42	data/processed/gc_blocknumber_16_07_2019/constructs/seq_10/seq_10_9_50_100_2/seq_10_9_50_100_2_mooda_result.csv	34218.344418127526	100	0.9551126796680537	[[0. 8.]]	50_100	50	[453.5 87. ]	2	9	17410	10
43	data/processed/gc_blocknumber_16_07_2019/constructs/seq_10/seq_10_9_50_100_3/seq_10_9_50_100_3_mooda_result.csv	33768.38473541978	100	0.9425532702167329	[[0. 8.]]	50_100	50	[453.5 87. ]	3	9	17410	10
44	data/processed/gc_blocknumber_16_07_2019/constructs/seq_10/seq_10_9_50_100_4/seq_10_9_50_100_4_mooda_result.csv	34233.545510317	100	0.9555369771068065	[[0. 8.]]	50_100	50	[453.5 87. ]	4	9	17410	10
45	data/processed/gc_blocknumber_16_07_2019/constructs/seq_10/seq_10_10_50_100_0/seq_10_10_50_100_0_mooda_result.csv	40971.35728471267	100	0.9542314181340508	[[0. 8.]]	50_100	50	[543.5 87. ]	0	10	17521	10
46	data/processed/gc_blocknumber_16_07_2019/constructs/seq_10/seq_10_10_50_100_1/seq_10_10_50_100_1_mooda_result.csv	40976.993305451935	100	0.9543626822272876	[[0. 8.]]	50_100	50	[543.5 87. ]	1	10	17521	10
47	data/processed/gc_blocknumber_16_07_2019/constructs/seq_10/seq_10_10_50_100_2/seq_10_10_50_100_2_mooda_result.csv	40972.953253890104	100	0.9542685885875678	[[0. 8.]]	50_100	50	[543.5 87. ]	2	10	17521	10
48	data/processed/gc_blocknumber_16_07_2019/constructs/seq_10/seq_10_10_50_100_3/seq_10_10_50_100_3_mooda_result.csv	40958.585595067714	100	0.9539339628304057	[[0. 8.]]	50_100	50	[543.5 87. ]	3	10	17521	10
49	data/processed/gc_blocknumber_16_07_2019/constructs/seq_10/seq_10_10_50_100_4/seq_10_10_50_100_4_mooda_result.csv	40966.70439201105	100	0.9541230512969398	[[0. 8.]]	50_100	50	[543.5 87. ]	4	10	17521	10
50	data/processed/gc_blocknumber_16_07_2019/constructs/seq_10/seq_10_1_100_100_0/seq_10_1_100_100_0_mooda_result.csv	39502.323722744484	100	0.9551660252377373	[[0. 8.]]	100_100	100	[523.5 87. ]	0	1	17504	10
51	data/processed/gc_blocknumber_16_07_2019/constructs/seq_10/seq_10_1_100_100_1/seq_10_1_100_100_1_mooda_result.csv	39498.86770388247	100	0.9550824587158601	[[0. 8.]]	100_100	100	[523.5 87. ]	1	1	17504	10
52	data/processed/gc_blocknumber_16_07_2019/constructs/seq_10/seq_10_1_100_100_2/seq_10_1_100_100_2_mooda_result.csv	39512.01384786094	100	0.955400332423221	[[0. 8.]]	100_100	100	[523.5 87. ]	2	1	17504	10
53	data/processed/gc_blocknumber_16_07_2019/constructs/seq_10/seq_10_1_100_100_3/seq_10_1_100_100_3_mooda_result.csv	38989.30383665321	100	0.9427612065008696	[[0. 8.]]	100_100	100	[523.5 87. ]	3	1	17504	10
54	data/processed/gc_blocknumber_16_07_2019/constructs/seq_10/seq_10_1_100_100_4/seq_10_1_100_100_4_mooda_result.csv	38980.36896045148	100	0.9425451612310394	[[0. 8.]]	100_100	100	[523.5 87. ]	4	1	17504	10
55	data/processed/gc_blocknumber_16_07_2019/constructs/seq_10/seq_10_2_100_100_0/seq_10_2_100_100_0_mooda_result.csv	52843.17045433286	100	0.9421139321507017	[[0. 8.]]	100_100	100	[710. 87.]	0	2	17512	10
56	data/processed/gc_blocknumber_16_07_2019/constructs/seq_10/seq_10_2_100_100_1/seq_10_2_100_100_1_mooda_result.csv	53561.88086670147	100	0.9549274534979759	[[0. 8.]]	100_100	100	[710. 87.]	1	2	17512	10
57	data/processed/gc_blocknumber_16_07_2019/constructs/seq_10/seq_10_2_100_100_2/seq_10_2_100_100_2_mooda_result.csv	54266.49550307782	100	0.9674896684449603	[[0. 8.]]	100_100	100	[710. 87.]	2	2	17512	10
58	data/processed/gc_blocknumber_16_07_2019/constructs/seq_10/seq_10_2_100_100_3/seq_10_2_100_100_3_mooda_result.csv	53556.18056663877	100	0.9548258257557278	[[0. 8.]]	100_100	100	[710. 87.]	3	2	17512	10
59	data/processed/gc_blocknumber_16_07_2019/constructs/seq_10/seq_10_2_100_100_4/seq_10_2_100_100_4_mooda_result.csv	53542.31270460751	100	0.9545785827171958	[[0. 8.]]	100_100	100	[710. 87.]	4	2	17512	10
60	data/processed/gc_blocknumber_16_07_2019/constructs/seq_10/seq_10_3_100_100_0/seq_10_3_100_100_0_mooda_result.csv	33078.8905910225	100	0.9548919819009714	[[0. 8.]]	100_100	100	[438.5 87. ]	0	3	17408	10
61	data/processed/gc_blocknumber_16_07_2019/constructs/seq_10/seq_10_3_100_100_1/seq_10_3_100_100_1_mooda_result.csv	33096.198379262816	100	0.9553916077324255	[[0. 8.]]	100_100	100	[438.5 87. ]	1	3	17408	10
62	data/processed/gc_blocknumber_16_07_2019/constructs/seq_10/seq_10_3_100_100_2/seq_10_3_100_100_2_mooda_result.csv	33532.92936497294	100	0.967998769249973	[[0. 8.]]	100_100	100	[438.5 87. ]	2	3	17408	10
63	data/processed/gc_blocknumber_16_07_2019/constructs/seq_10/seq_10_3_100_100_3/seq_10_3_100_100_3_mooda_result.csv	33089.110646320856	100	0.9551870053641112	[[0. 8.]]	100_100	100	[438.5 87. ]	3	3	17408	10
64	data/processed/gc_blocknumber_16_07_2019/constructs/seq_10/seq_10_3_100_100_4/seq_10_3_100_100_4_mooda_result.csv	33080.95894000357	100	0.9549516891590598	[[0. 8.]]	100_100	100	[438.5 87. ]	4	3	17408	10
65	data/processed/gc_blocknumber_16_07_2019/constructs/seq_10/seq_10_4_100_100_0/seq_10_4_100_100_0_mooda_result.csv	32996.81827627934	100	0.9558753845967363	[[0. 8.]]	100_100	100	[431.5 88. ]	0	4	17640	10
66	data/processed/gc_blocknumber_16_07_2019/constructs/seq_10/seq_10_4_100_100_1/seq_10_4_100_100_1_mooda_result.csv	32986.817329886995	100	0.9555856700430764	[[0. 8.]]	100_100	100	[431.5 88. ]	1	4	17640	10
67	data/processed/gc_blocknumber_16_07_2019/constructs/seq_10/seq_10_4_100_100_2/seq_10_4_100_100_2_mooda_result.csv	32558.487089028862	100	0.9431774938884375	[[0. 8.]]	100_100	100	[431.5 88. ]	2	4	17640	10
68	data/processed/gc_blocknumber_16_07_2019/constructs/seq_10/seq_10_4_100_100_3/seq_10_4_100_100_3_mooda_result.csv	32994.23308948557	100	0.9558004950604163	[[0. 8.]]	100_100	100	[431.5 88. ]	3	4	17640	10
69	data/processed/gc_blocknumber_16_07_2019/constructs/seq_10/seq_10_4_100_100_4/seq_10_4_100_100_4_mooda_result.csv	33441.06064291639	100	0.9687445145688409	[[0. 8.]]	100_100	100	[431.5 88. ]	4	4	17640	10
70	data/processed/gc_blocknumber_16_07_2019/constructs/seq_10/seq_10_5_100_100_0/seq_10_5_100_100_0_mooda_result.csv	37118.24030776801	100	0.9549819982445201	[[0. 8.]]	100_100	100	[492. 87.]	0	5	17419	10
71	data/processed/gc_blocknumber_16_07_2019/constructs/seq_10/seq_10_5_100_100_1/seq_10_5_100_100_1_mooda_result.csv	36644.0286076265	100	0.9427814296497503	[[0. 8.]]	100_100	100	[492. 87.]	1	5	17419	10
72	data/processed/gc_blocknumber_16_07_2019/constructs/seq_10/seq_10_5_100_100_2/seq_10_5_100_100_2_mooda_result.csv	36644.6380872639	100	0.9427971104060898	[[0. 8.]]	100_100	100	[492. 87.]	2	5	17419	10
73	data/processed/gc_blocknumber_16_07_2019/constructs/seq_10/seq_10_5_100_100_3/seq_10_5_100_100_3_mooda_result.csv	37135.60127030668	100	0.9554286629182536	[[0. 8.]]	100_100	100	[492. 87.]	3	5	17419	10
74	data/processed/gc_blocknumber_16_07_2019/constructs/seq_10/seq_10_5_100_100_4/seq_10_5_100_100_4_mooda_result.csv	37139.40029644824	100	0.9555264046631738	[[0. 8.]]	100_100	100	[492. 87.]	4	5	17419	10
75	data/processed/gc_blocknumber_16_07_2019/constructs/seq_10/seq_10_6_100_100_0/seq_10_6_100_100_0_mooda_result.csv	26780.57703360639	100	0.9429614631293953	[[0. 8.]]	100_100	100	[359.5 87. ]	0	6	17406	10
76	data/processed/gc_blocknumber_16_07_2019/constructs/seq_10/seq_10_6_100_100_1/seq_10_6_100_100_1_mooda_result.csv	26778.577578669327	100	0.9428910610260146	[[0. 8.]]	100_100	100	[359.5 87. ]	1	6	17406	10
77	data/processed/gc_blocknumber_16_07_2019/constructs/seq_10/seq_10_6_100_100_2/seq_10_6_100_100_2_mooda_result.csv	27130.520703775448	100	0.9552832064145155	[[0. 8.]]	100_100	100	[359.5 87. ]	2	6	17406	10
78	data/processed/gc_blocknumber_16_07_2019/constructs/seq_10/seq_10_6_100_100_3/seq_10_6_100_100_3_mooda_result.csv	27138.95354807466	100	0.9555801323242429	[[0. 8.]]	100_100	100	[359.5 87. ]	3	6	17406	10
79	data/processed/gc_blocknumber_16_07_2019/constructs/seq_10/seq_10_6_100_100_4/seq_10_6_100_100_4_mooda_result.csv	27480.08571215251	100	0.9675916167726805	[[0. 8.]]	100_100	100	[359.5 87. ]	4	6	17406	10
80	data/processed/gc_blocknumber_16_07_2019/constructs/seq_10/seq_10_7_100_100_0/seq_10_7_100_100_0_mooda_result.csv	39427.31503204058	100	0.9551769131376797	[[0. 8.]]	100_100	100	[522.5 87. ]	0	7	17526	10
81	data/processed/gc_blocknumber_16_07_2019/constructs/seq_10/seq_10_7_100_100_1/seq_10_7_100_100_1_mooda_result.csv	39946.94160707679	100	0.9677655286070327	[[0. 8.]]	100_100	100	[522.5 87. ]	1	7	17526	10
82	data/processed/gc_blocknumber_16_07_2019/constructs/seq_10/seq_10_7_100_100_2/seq_10_7_100_100_2_mooda_result.csv	39431.895760770676	100	0.9552878871242366	[[0. 8.]]	100_100	100	[522.5 87. ]	2	7	17526	10
83	data/processed/gc_blocknumber_16_07_2019/constructs/seq_10/seq_10_7_100_100_3/seq_10_7_100_100_3_mooda_result.csv	38905.227552161276	100	0.9425286791148029	[[0. 8.]]	100_100	100	[522.5 87. ]	3	7	17526	10
84	data/processed/gc_blocknumber_16_07_2019/constructs/seq_10/seq_10_7_100_100_4/seq_10_7_100_100_4_mooda_result.csv	39939.03317392705	100	0.9675739367434328	[[0. 8.]]	100_100	100	[522.5 87. ]	4	7	17526	10
85	data/processed/gc_blocknumber_16_07_2019/constructs/seq_10/seq_10_8_100_100_0/seq_10_8_100_100_0_mooda_result.csv	30873.70538257695	100	0.9684349241711716	[[0. 8.]]	100_100	100	[398.5 88. ]	0	8	17679	10
86	data/processed/gc_blocknumber_16_07_2019/constructs/seq_10/seq_10_8_100_100_1/seq_10_8_100_100_1_mooda_result.csv	30480.832302304625	100	0.9561114272993922	[[0. 8.]]	100_100	100	[398.5 88. ]	1	8	17679	10
87	data/processed/gc_blocknumber_16_07_2019/constructs/seq_10/seq_10_8_100_100_2/seq_10_8_100_100_2_mooda_result.csv	30484.13884100968	100	0.956215145577468	[[0. 8.]]	100_100	100	[398.5 88. ]	2	8	17679	10
88	data/processed/gc_blocknumber_16_07_2019/constructs/seq_10/seq_10_8_100_100_3/seq_10_8_100_100_3_mooda_result.csv	30477.21923953312	100	0.9559980940882409	[[0. 8.]]	100_100	100	[398.5 88. ]	3	8	17679	10
89	data/processed/gc_blocknumber_16_07_2019/constructs/seq_10/seq_10_8_100_100_4/seq_10_8_100_100_4_mooda_result.csv	30484.634519597577	100	0.9562306938393218	[[0. 8.]]	100_100	100	[398.5 88. ]	4	8	17679	10
90	data/processed/gc_blocknumber_16_07_2019/constructs/seq_10/seq_10_9_100_100_0/seq_10_9_100_100_0_mooda_result.csv	34216.03240977554	100	0.9550481461983598	[[0. 8.]]	100_100	100	[453.5 87. ]	0	9	17410	10
91	data/processed/gc_blocknumber_16_07_2019/constructs/seq_10/seq_10_9_100_100_1/seq_10_9_100_100_1_mooda_result.csv	34226.10038085877	100	0.955329166423144	[[0. 8.]]	100_100	100	[453.5 87. ]	1	9	17410	10
92	data/processed/gc_blocknumber_16_07_2019/constructs/seq_10/seq_10_9_100_100_2/seq_10_9_100_100_2_mooda_result.csv	34234.488031756366	100	0.9555632850475588	[[0. 8.]]	100_100	100	[453.5 87. ]	2	9	17410	10
93	data/processed/gc_blocknumber_16_07_2019/constructs/seq_10/seq_10_9_100_100_3/seq_10_9_100_100_3_mooda_result.csv	34231.76284186176	100	0.9554872187308768	[[0. 8.]]	100_100	100	[453.5 87. ]	3	9	17410	10
94	data/processed/gc_blocknumber_16_07_2019/constructs/seq_10/seq_10_9_100_100_4/seq_10_9_100_100_4_mooda_result.csv	34230.79310703833	100	0.9554601512019965	[[0. 8.]]	100_100	100	[453.5 87. ]	4	9	17410	10
95	data/processed/gc_blocknumber_16_07_2019/constructs/seq_10/seq_10_10_100_100_0/seq_10_10_100_100_0_mooda_result.csv	40971.313671363205	100	0.9542304023700862	[[0. 8.]]	100_100	100	[543.5 87. ]	0	10	17521	10
96	data/processed/gc_blocknumber_16_07_2019/constructs/seq_10/seq_10_10_100_100_1/seq_10_10_100_100_1_mooda_result.csv	40440.44401543017	100	0.9418663378577706	[[0. 8.]]	100_100	100	[543.5 87. ]	1	10	17521	10
97	data/processed/gc_blocknumber_16_07_2019/constructs/seq_10/seq_10_10_100_100_2/seq_10_10_100_100_2_mooda_result.csv	40988.78056395111	100	0.9546372099251479	[[0. 8.]]	100_100	100	[543.5 87. ]	2	10	17521	10
98	data/processed/gc_blocknumber_16_07_2019/constructs/seq_10/seq_10_10_100_100_3/seq_10_10_100_100_3_mooda_result.csv	40968.48565093444	100	0.9541645371871121	[[0. 8.]]	100_100	100	[543.5 87. ]	3	10	17521	10
99	data/processed/gc_blocknumber_16_07_2019/constructs/seq_10/seq_10_10_100_100_4/seq_10_10_100_100_4_mooda_result.csv	40453.20548093419	100	0.9421635550390506	[[0. 8.]]	100_100	100	[543.5 87. ]	4	10	17521	10
100	data/processed/gc_blocknumber_16_07_2019/constructs/seq_10/seq_10_1_50_200_0/seq_10_1_50_200_0_mooda_result.csv	38996.89118560768	200	0.9429446685674001	[[0. 8.]]	50_200	50	[523.5 87. ]	0	1	17504	10
101	data/processed/gc_blocknumber_16_07_2019/constructs/seq_10/seq_10_1_50_200_1/seq_10_1_50_200_1_mooda_result.csv	39507.47983551328	200	0.9552907000232921	[[0. 8.]]	50_200	50	[523.5 87. ]	1	1	17504	10
102	data/processed/gc_blocknumber_16_07_2019/constructs/seq_10/seq_10_1_50_200_2/seq_10_1_50_200_2_mooda_result.csv	39488.559208638224	200	0.9548331993432284	[[0. 8.]]	50_200	50	[523.5 87. ]	2	1	17504	10
103	data/processed/gc_blocknumber_16_07_2019/constructs/seq_10/seq_10_1_50_200_3/seq_10_1_50_200_3_mooda_result.csv	39506.888330343565	200	0.9552763974307198	[[0. 8.]]	50_200	50	[523.5 87. ]	3	1	17504	10
104	data/processed/gc_blocknumber_16_07_2019/constructs/seq_10/seq_10_1_50_200_4/seq_10_1_50_200_4_mooda_result.csv	39511.87508370029	200	0.9553969771063868	[[0. 8.]]	50_200	50	[523.5 87. ]	4	1	17504	10
105	data/processed/gc_blocknumber_16_07_2019/constructs/seq_10/seq_10_2_50_200_0/seq_10_2_50_200_0_mooda_result.csv	53560.64004958317	200	0.9549053316024811	[[0. 8.]]	50_200	50	[710. 87.]	0	2	17512	10
106	data/processed/gc_blocknumber_16_07_2019/constructs/seq_10/seq_10_2_50_200_1/seq_10_2_50_200_1_mooda_result.csv	53558.84652759149	200	0.9548733558137189	[[0. 8.]]	50_200	50	[710. 87.]	1	2	17512	10
107	data/processed/gc_blocknumber_16_07_2019/constructs/seq_10/seq_10_2_50_200_2/seq_10_2_50_200_2_mooda_result.csv	52858.905659053016	200	0.9423944670895528	[[0. 8.]]	50_200	50	[710. 87.]	2	2	17512	10
108	data/processed/gc_blocknumber_16_07_2019/constructs/seq_10/seq_10_2_50_200_3/seq_10_2_50_200_3_mooda_result.csv	53557.34984644127	200	0.9548466722489084	[[0. 8.]]	50_200	50	[710. 87.]	3	2	17512	10
109	data/processed/gc_blocknumber_16_07_2019/constructs/seq_10/seq_10_2_50_200_4/seq_10_2_50_200_4_mooda_result.csv	53564.97745548826	200	0.954982660999969	[[0. 8.]]	50_200	50	[710. 87.]	4	2	17512	10
110	data/processed/gc_blocknumber_16_07_2019/constructs/seq_10/seq_10_3_50_200_0/seq_10_3_50_200_0_mooda_result.csv	32670.818426085803	200	0.9431121177225525	[[0. 8.]]	50_200	50	[438.5 87. ]	0	3	17408	10
111	data/processed/gc_blocknumber_16_07_2019/constructs/seq_10/seq_10_3_50_200_1/seq_10_3_50_200_1_mooda_result.csv	33091.17565056158	200	0.9552466160692111	[[0. 8.]]	50_200	50	[438.5 87. ]	1	3	17408	10
112	data/processed/gc_blocknumber_16_07_2019/constructs/seq_10/seq_10_3_50_200_2/seq_10_3_50_200_2_mooda_result.csv	33528.16290003873	200	0.9678611751811768	[[0. 8.]]	50_200	50	[438.5 87. ]	2	3	17408	10
113	data/processed/gc_blocknumber_16_07_2019/constructs/seq_10/seq_10_3_50_200_3/seq_10_3_50_200_3_mooda_result.csv	33096.28862982907	200	0.9553942130054723	[[0. 8.]]	50_200	50	[438.5 87. ]	3	3	17408	10
114	data/processed/gc_blocknumber_16_07_2019/constructs/seq_10/seq_10_3_50_200_4/seq_10_3_50_200_4_mooda_result.csv	33104.211699054234	200	0.9556229291183763	[[0. 8.]]	50_200	50	[438.5 87. ]	4	3	17408	10
115	data/processed/gc_blocknumber_16_07_2019/constructs/seq_10/seq_10_4_50_200_0/seq_10_4_50_200_0_mooda_result.csv	32999.63550425964	200	0.9559569960677764	[[0. 8.]]	50_200	50	[431.5 88. ]	0	4	17640	10
116	data/processed/gc_blocknumber_16_07_2019/constructs/seq_10/seq_10_4_50_200_1/seq_10_4_50_200_1_mooda_result.csv	33009.910534129835	200	0.9562546504672605	[[0. 8.]]	50_200	50	[431.5 88. ]	1	4	17640	10
117	data/processed/gc_blocknumber_16_07_2019/constructs/seq_10/seq_10_4_50_200_2/seq_10_4_50_200_2_mooda_result.csv	32993.46608079775	200	0.955778275805265	[[0. 8.]]	50_200	50	[431.5 88. ]	2	4	17640	10
118	data/processed/gc_blocknumber_16_07_2019/constructs/seq_10/seq_10_4_50_200_3/seq_10_4_50_200_3_mooda_result.csv	32561.24214093206	200	0.9432573041984954	[[0. 8.]]	50_200	50	[431.5 88. ]	3	4	17640	10
119	data/processed/gc_blocknumber_16_07_2019/constructs/seq_10/seq_10_4_50_200_4/seq_10_4_50_200_4_mooda_result.csv	32996.69898730317	200	0.9558719289485276	[[0. 8.]]	50_200	50	[431.5 88. ]	4	4	17640	10
120	data/processed/gc_blocknumber_16_07_2019/constructs/seq_10/seq_10_5_50_200_0/seq_10_5_50_200_0_mooda_result.csv	37133.97180589554	200	0.9553867398861671	[[0. 8.]]	50_200	50	[492. 87.]	0	5	17419	10
121	data/processed/gc_blocknumber_16_07_2019/constructs/seq_10/seq_10_5_50_200_1/seq_10_5_50_200_1_mooda_result.csv	37137.80370127402	200	0.9554853272942785	[[0. 8.]]	50_200	50	[492. 87.]	1	5	17419	10
122	data/processed/gc_blocknumber_16_07_2019/constructs/seq_10/seq_10_5_50_200_2/seq_10_5_50_200_2_mooda_result.csv	37141.29829112587	200	0.955575236470255	[[0. 8.]]	50_200	50	[492. 87.]	2	5	17419	10
123	data/processed/gc_blocknumber_16_07_2019/constructs/seq_10/seq_10_5_50_200_3/seq_10_5_50_200_3_mooda_result.csv	37145.393710549586	200	0.9556806038527731	[[0. 8.]]	50_200	50	[492. 87.]	3	5	17419	10
124	data/processed/gc_blocknumber_16_07_2019/constructs/seq_10/seq_10_5_50_200_4/seq_10_5_50_200_4_mooda_result.csv	37152.39559991599	200	0.9558607492002673	[[0. 8.]]	50_200	50	[492. 87.]	4	5	17419	10
125	data/processed/gc_blocknumber_16_07_2019/constructs/seq_10/seq_10_6_50_200_0/seq_10_6_50_200_0_mooda_result.csv	26784.089149578027	200	0.9430851270075536	[[0. 8.]]	50_200	50	[359.5 87. ]	0	6	17406	10
126	data/processed/gc_blocknumber_16_07_2019/constructs/seq_10/seq_10_6_50_200_1/seq_10_6_50_200_1_mooda_result.csv	27119.974122980595	200	0.9549118544737097	[[0. 8.]]	50_200	50	[359.5 87. ]	1	6	17406	10
127	data/processed/gc_blocknumber_16_07_2019/constructs/seq_10/seq_10_6_50_200_2/seq_10_6_50_200_2_mooda_result.csv	27131.193190910046	200	0.9553068851220945	[[0. 8.]]	50_200	50	[359.5 87. ]	2	6	17406	10
128	data/processed/gc_blocknumber_16_07_2019/constructs/seq_10/seq_10_6_50_200_3/seq_10_6_50_200_3_mooda_result.csv	27134.815359134896	200	0.9554344240113694	[[0. 8.]]	50_200	50	[359.5 87. ]	3	6	17406	10
129	data/processed/gc_blocknumber_16_07_2019/constructs/seq_10/seq_10_6_50_200_4/seq_10_6_50_200_4_mooda_result.csv	27496.40242527144	200	0.9681661388099309	[[0. 8.]]	50_200	50	[359.5 87. ]	4	6	17406	10
130	data/processed/gc_blocknumber_16_07_2019/constructs/seq_10/seq_10_7_50_200_0/seq_10_7_50_200_0_mooda_result.csv	39428.98256752689	200	0.9552173113082645	[[0. 8.]]	50_200	50	[522.5 87. ]	0	7	17526	10
131	data/processed/gc_blocknumber_16_07_2019/constructs/seq_10/seq_10_7_50_200_1/seq_10_7_50_200_1_mooda_result.csv	39430.749480752726	200	0.9552601170311362	[[0. 8.]]	50_200	50	[522.5 87. ]	1	7	17526	10
132	data/processed/gc_blocknumber_16_07_2019/constructs/seq_10/seq_10_7_50_200_2/seq_10_7_50_200_2_mooda_result.csv	38898.93851240146	200	0.942376319118199	[[0. 8.]]	50_200	50	[522.5 87. ]	2	7	17526	10
133	data/processed/gc_blocknumber_16_07_2019/constructs/seq_10/seq_10_7_50_200_3/seq_10_7_50_200_3_mooda_result.csv	39944.95977845308	200	0.9677175162849755	[[0. 8.]]	50_200	50	[522.5 87. ]	3	7	17526	10
134	data/processed/gc_blocknumber_16_07_2019/constructs/seq_10/seq_10_7_50_200_4/seq_10_7_50_200_4_mooda_result.csv	39949.781072436555	200	0.9678343182711296	[[0. 8.]]	50_200	50	[522.5 87. ]	4	7	17526	10
135	data/processed/gc_blocknumber_16_07_2019/constructs/seq_10/seq_10_8_50_200_0/seq_10_8_50_200_0_mooda_result.csv	30473.77990765906	200	0.9558902104033582	[[0. 8.]]	50_200	50	[398.5 88. ]	0	8	17679	10
136	data/processed/gc_blocknumber_16_07_2019/constructs/seq_10/seq_10_8_50_200_1/seq_10_8_50_200_1_mooda_result.csv	30479.751242334045	200	0.9560775170117329	[[0. 8.]]	50_200	50	[398.5 88. ]	1	8	17679	10
137	data/processed/gc_blocknumber_16_07_2019/constructs/seq_10/seq_10_8_50_200_2/seq_10_8_50_200_2_mooda_result.csv	30480.326570506397	200	0.9560955636921705	[[0. 8.]]	50_200	50	[398.5 88. ]	2	8	17679	10
138	data/processed/gc_blocknumber_16_07_2019/constructs/seq_10/seq_10_8_50_200_3/seq_10_8_50_200_3_mooda_result.csv	30487.662108585588	200	0.9563256621262731	[[0. 8.]]	50_200	50	[398.5 88. ]	3	8	17679	10
139	data/processed/gc_blocknumber_16_07_2019/constructs/seq_10/seq_10_8_50_200_4/seq_10_8_50_200_4_mooda_result.csv	30085.40364546841	200	0.9437077680510794	[[0. 8.]]	50_200	50	[398.5 88. ]	4	8	17679	10
140	data/processed/gc_blocknumber_16_07_2019/constructs/seq_10/seq_10_9_50_200_0/seq_10_9_50_200_0_mooda_result.csv	34203.635797294235	200	0.9547021282373169	[[0. 8.]]	50_200	50	[453.5 87. ]	0	9	17410	10
141	data/processed/gc_blocknumber_16_07_2019/constructs/seq_10/seq_10_9_50_200_1/seq_10_9_50_200_1_mooda_result.csv	34234.142307884074	200	0.9555536350992722	[[0. 8.]]	50_200	50	[453.5 87. ]	1	9	17410	10
142	data/processed/gc_blocknumber_16_07_2019/constructs/seq_10/seq_10_9_50_200_2/seq_10_9_50_200_2_mooda_result.csv	34220.41527716625	200	0.9551704821058783	[[0. 8.]]	50_200	50	[453.5 87. ]	2	9	17410	10
143	data/processed/gc_blocknumber_16_07_2019/constructs/seq_10/seq_10_9_50_200_3/seq_10_9_50_200_3_mooda_result.csv	34216.21681410403	200	0.9550532933472159	[[0. 8.]]	50_200	50	[453.5 87. ]	3	9	17410	10
144	data/processed/gc_blocknumber_16_07_2019/constructs/seq_10/seq_10_9_50_200_4/seq_10_9_50_200_4_mooda_result.csv	34220.89886216021	200	0.95518398007509	[[0. 8.]]	50_200	50	[453.5 87. ]	4	9	17410	10
145	data/processed/gc_blocknumber_16_07_2019/constructs/seq_10/seq_10_10_50_200_0/seq_10_10_50_200_0_mooda_result.csv	40439.40083654495	200	0.9418420420049363	[[0. 8.]]	50_200	50	[543.5 87. ]	0	10	17521	10
146	data/processed/gc_blocknumber_16_07_2019/constructs/seq_10/seq_10_10_50_200_1/seq_10_10_50_200_1_mooda_result.csv	40438.96463086632	200	0.9418318826841108	[[0. 8.]]	50_200	50	[543.5 87. ]	1	10	17521	10
147	data/processed/gc_blocknumber_16_07_2019/constructs/seq_10/seq_10_10_50_200_2/seq_10_10_50_200_2_mooda_result.csv	40990.37754799691	200	0.9546744040151599	[[0. 8.]]	50_200	50	[543.5 87. ]	2	10	17521	10
148	data/processed/gc_blocknumber_16_07_2019/constructs/seq_10/seq_10_10_50_200_3/seq_10_10_50_200_3_mooda_result.csv	40421.88281619294	200	0.9414340436736329	[[0. 8.]]	50_200	50	[543.5 87. ]	3	10	17521	10
149	data/processed/gc_blocknumber_16_07_2019/constructs/seq_10/seq_10_10_50_200_4/seq_10_10_50_200_4_mooda_result.csv	40973.24918152006	200	0.9542754808035137	[[0. 8.]]	50_200	50	[543.5 87. ]	4	10	17521	10
150	data/processed/gc_blocknumber_16_07_2019/constructs/seq_10/seq_10_1_100_200_0/seq_10_1_100_200_0_mooda_result.csv	39515.95851734027	200	0.9554957145150161	[[0. 8.]]	100_200	100	[523.5 87. ]	0	1	17504	10
151	data/processed/gc_blocknumber_16_07_2019/constructs/seq_10/seq_10_1_100_200_1/seq_10_1_100_200_1_mooda_result.csv	39530.01338863467	200	0.9558355612451408	[[0. 8.]]	100_200	100	[523.5 87. ]	1	1	17504	10
152	data/processed/gc_blocknumber_16_07_2019/constructs/seq_10/seq_10_1_100_200_2/seq_10_1_100_200_2_mooda_result.csv	39527.65844394053	200	0.9557786186921168	[[0. 8.]]	100_200	100	[523.5 87. ]	2	1	17504	10
153	data/processed/gc_blocknumber_16_07_2019/constructs/seq_10/seq_10_1_100_200_3/seq_10_1_100_200_3_mooda_result.csv	38999.24721850796	200	0.9430016374332442	[[0. 8.]]	100_200	100	[523.5 87. ]	3	1	17504	10
154	data/processed/gc_blocknumber_16_07_2019/constructs/seq_10/seq_10_1_100_200_4/seq_10_1_100_200_4_mooda_result.csv	39517.590860404816	200	0.9555351845636071	[[0. 8.]]	100_200	100	[523.5 87. ]	4	1	17504	10
155	data/processed/gc_blocknumber_16_07_2019/constructs/seq_10/seq_10_2_100_200_0/seq_10_2_100_200_0_mooda_result.csv	53531.22869756469	200	0.9543809716092831	[[0. 8.]]	100_200	100	[710. 87.]	0	2	17512	10
156	data/processed/gc_blocknumber_16_07_2019/constructs/seq_10/seq_10_2_100_200_1/seq_10_2_100_200_1_mooda_result.csv	53573.70705126009	200	0.9551382965102531	[[0. 8.]]	100_200	100	[710. 87.]	1	2	17512	10
157	data/processed/gc_blocknumber_16_07_2019/constructs/seq_10/seq_10_2_100_200_2/seq_10_2_100_200_2_mooda_result.csv	53555.78838359772	200	0.9548188337243309	[[0. 8.]]	100_200	100	[710. 87.]	2	2	17512	10
158	data/processed/gc_blocknumber_16_07_2019/constructs/seq_10/seq_10_2_100_200_3/seq_10_2_100_200_3_mooda_result.csv	53571.321452742915	200	0.9550957648911199	[[0. 8.]]	100_200	100	[710. 87.]	3	2	17512	10
159	data/processed/gc_blocknumber_16_07_2019/constructs/seq_10/seq_10_2_100_200_4/seq_10_2_100_200_4_mooda_result.csv	52865.91673197456	200	0.9425194639325113	[[0. 8.]]	100_200	100	[710. 87.]	4	2	17512	10
160	data/processed/gc_blocknumber_16_07_2019/constructs/seq_10/seq_10_3_100_200_0/seq_10_3_100_200_0_mooda_result.csv	33083.07213547087	200	0.955012691005611	[[0. 8.]]	100_200	100	[438.5 87. ]	0	3	17408	10
161	data/processed/gc_blocknumber_16_07_2019/constructs/seq_10/seq_10_3_100_200_1/seq_10_3_100_200_1_mooda_result.csv	32652.18692559435	200	0.9425742801435951	[[0. 8.]]	100_200	100	[438.5 87. ]	1	3	17408	10
162	data/processed/gc_blocknumber_16_07_2019/constructs/seq_10/seq_10_3_100_200_2/seq_10_3_100_200_2_mooda_result.csv	33119.31870479498	200	0.9560590247187617	[[0. 8.]]	100_200	100	[438.5 87. ]	2	3	17408	10
163	data/processed/gc_blocknumber_16_07_2019/constructs/seq_10/seq_10_3_100_200_3/seq_10_3_100_200_3_mooda_result.csv	33101.91000662971	200	0.9555564859093778	[[0. 8.]]	100_200	100	[438.5 87. ]	3	3	17408	10
164	data/processed/gc_blocknumber_16_07_2019/constructs/seq_10/seq_10_3_100_200_4/seq_10_3_100_200_4_mooda_result.csv	32659.158706888935	200	0.94277553532292	[[0. 8.]]	100_200	100	[438.5 87. ]	4	3	17408	10
165	data/processed/gc_blocknumber_16_07_2019/constructs/seq_10/seq_10_4_100_200_0/seq_10_4_100_200_0_mooda_result.csv	32992.116719849044	200	0.9557391865541438	[[0. 8.]]	100_200	100	[431.5 88. ]	0	4	17640	10
166	data/processed/gc_blocknumber_16_07_2019/constructs/seq_10/seq_10_4_100_200_1/seq_10_4_100_200_1_mooda_result.csv	32994.00707690312	200	0.9557939477666026	[[0. 8.]]	100_200	100	[431.5 88. ]	1	4	17640	10
167	data/processed/gc_blocknumber_16_07_2019/constructs/seq_10/seq_10_4_100_200_2/seq_10_4_100_200_2_mooda_result.csv	33003.382520618645	200	0.9560655423122435	[[0. 8.]]	100_200	100	[431.5 88. ]	2	4	17640	10
168	data/processed/gc_blocknumber_16_07_2019/constructs/seq_10/seq_10_4_100_200_3/seq_10_4_100_200_3_mooda_result.csv	32998.74036807871	200	0.9559310651239488	[[0. 8.]]	100_200	100	[431.5 88. ]	3	4	17640	10
169	data/processed/gc_blocknumber_16_07_2019/constructs/seq_10/seq_10_4_100_200_4/seq_10_4_100_200_4_mooda_result.csv	32993.651217024984	200	0.9557836389636438	[[0. 8.]]	100_200	100	[431.5 88. ]	4	4	17640	10
170	data/processed/gc_blocknumber_16_07_2019/constructs/seq_10/seq_10_5_100_200_0/seq_10_5_100_200_0_mooda_result.csv	37143.578961828316	200	0.9556339138064298	[[0. 8.]]	100_200	100	[492. 87.]	0	5	17419	10
171	data/processed/gc_blocknumber_16_07_2019/constructs/seq_10/seq_10_5_100_200_1/seq_10_5_100_200_1_mooda_result.csv	37140.072544255614	200	0.955543700325605	[[0. 8.]]	100_200	100	[492. 87.]	1	5	17419	10
172	data/processed/gc_blocknumber_16_07_2019/constructs/seq_10/seq_10_5_100_200_2/seq_10_5_100_200_2_mooda_result.csv	37146.787142514266	200	0.9557164542172035	[[0. 8.]]	100_200	100	[492. 87.]	2	5	17419	10
173	data/processed/gc_blocknumber_16_07_2019/constructs/seq_10/seq_10_5_100_200_3/seq_10_5_100_200_3_mooda_result.csv	37143.4231366809	200	0.955629904720616	[[0. 8.]]	100_200	100	[492. 87.]	3	5	17419	10
174	data/processed/gc_blocknumber_16_07_2019/constructs/seq_10/seq_10_5_100_200_4/seq_10_5_100_200_4_mooda_result.csv	37631.344294695446	200	0.9681831916922776	[[0. 8.]]	100_200	100	[492. 87.]	4	5	17419	10
175	data/processed/gc_blocknumber_16_07_2019/constructs/seq_10/seq_10_6_100_200_0/seq_10_6_100_200_0_mooda_result.csv	27142.25414114913	200	0.9556963483441886	[[0. 8.]]	100_200	100	[359.5 87. ]	0	6	17406	10
176	data/processed/gc_blocknumber_16_07_2019/constructs/seq_10/seq_10_6_100_200_1/seq_10_6_100_200_1_mooda_result.csv	26771.39212518101	200	0.9426380565546737	[[0. 8.]]	100_200	100	[359.5 87. ]	1	6	17406	10
177	data/processed/gc_blocknumber_16_07_2019/constructs/seq_10/seq_10_6_100_200_2/seq_10_6_100_200_2_mooda_result.csv	27139.452300712037	200	0.9555976937276469	[[0. 8.]]	100_200	100	[359.5 87. ]	2	6	17406	10
178	data/processed/gc_blocknumber_16_07_2019/constructs/seq_10/seq_10_6_100_200_3/seq_10_6_100_200_3_mooda_result.csv	27140.58534985798	200	0.9556375891219514	[[0. 8.]]	100_200	100	[359.5 87. ]	3	6	17406	10
179	data/processed/gc_blocknumber_16_07_2019/constructs/seq_10/seq_10_6_100_200_4/seq_10_6_100_200_4_mooda_result.csv	27138.857850613233	200	0.9555767627546428	[[0. 8.]]	100_200	100	[359.5 87. ]	4	6	17406	10
180	data/processed/gc_blocknumber_16_07_2019/constructs/seq_10/seq_10_7_100_200_0/seq_10_7_100_200_0_mooda_result.csv	38924.685455901585	200	0.9430000716104799	[[0. 8.]]	100_200	100	[522.5 87. ]	0	7	17526	10
181	data/processed/gc_blocknumber_16_07_2019/constructs/seq_10/seq_10_7_100_200_1/seq_10_7_100_200_1_mooda_result.csv	38912.52449099362	200	0.9427054567498909	[[0. 8.]]	100_200	100	[522.5 87. ]	1	7	17526	10
182	data/processed/gc_blocknumber_16_07_2019/constructs/seq_10/seq_10_7_100_200_2/seq_10_7_100_200_2_mooda_result.csv	39438.77393784547	200	0.9554545197224995	[[0. 8.]]	100_200	100	[522.5 87. ]	2	7	17526	10
183	data/processed/gc_blocknumber_16_07_2019/constructs/seq_10/seq_10_7_100_200_3/seq_10_7_100_200_3_mooda_result.csv	39440.93874535567	200	0.9555069649410858	[[0. 8.]]	100_200	100	[522.5 87. ]	3	7	17526	10
184	data/processed/gc_blocknumber_16_07_2019/constructs/seq_10/seq_10_7_100_200_4/seq_10_7_100_200_4_mooda_result.csv	39439.125579192216	200	0.9554630386819022	[[0. 8.]]	100_200	100	[522.5 87. ]	4	7	17526	10
185	data/processed/gc_blocknumber_16_07_2019/constructs/seq_10/seq_10_8_100_200_0/seq_10_8_100_200_0_mooda_result.csv	30484.970364824625	200	0.9562412285076733	[[0. 8.]]	100_200	100	[398.5 88. ]	0	8	17679	10
186	data/processed/gc_blocknumber_16_07_2019/constructs/seq_10/seq_10_8_100_200_1/seq_10_8_100_200_1_mooda_result.csv	30472.48825947924	200	0.9558496944629623	[[0. 8.]]	100_200	100	[398.5 88. ]	1	8	17679	10
187	data/processed/gc_blocknumber_16_07_2019/constructs/seq_10/seq_10_8_100_200_2/seq_10_8_100_200_2_mooda_result.csv	30492.125929788464	200	0.9564656816119342	[[0. 8.]]	100_200	100	[398.5 88. ]	2	8	17679	10
188	data/processed/gc_blocknumber_16_07_2019/constructs/seq_10/seq_10_8_100_200_3/seq_10_8_100_200_3_mooda_result.csv	30482.764218810644	200	0.9561720269388533	[[0. 8.]]	100_200	100	[398.5 88. ]	3	8	17679	10
189	data/processed/gc_blocknumber_16_07_2019/constructs/seq_10/seq_10_8_100_200_4/seq_10_8_100_200_4_mooda_result.csv	30492.012560019903	200	0.9564621254711387	[[0. 8.]]	100_200	100	[398.5 88. ]	4	8	17679	10
190	data/processed/gc_blocknumber_16_07_2019/constructs/seq_10/seq_10_9_100_200_0/seq_10_9_100_200_0_mooda_result.csv	34233.37126862931	200	0.9555321136206246	[[0. 8.]]	100_200	100	[453.5 87. ]	0	9	17410	10
191	data/processed/gc_blocknumber_16_07_2019/constructs/seq_10/seq_10_9_100_200_1/seq_10_9_100_200_1_mooda_result.csv	34694.298256474765	200	0.9683976457782582	[[0. 8.]]	100_200	100	[453.5 87. ]	1	9	17410	10
192	data/processed/gc_blocknumber_16_07_2019/constructs/seq_10/seq_10_9_100_200_2/seq_10_9_100_200_2_mooda_result.csv	34249.32483336246	200	0.9559774142984232	[[0. 8.]]	100_200	100	[453.5 87. ]	2	9	17410	10
193	data/processed/gc_blocknumber_16_07_2019/constructs/seq_10/seq_10_9_100_200_3/seq_10_9_100_200_3_mooda_result.csv	33785.10145667794	200	0.9430198723480647	[[0. 8.]]	100_200	100	[453.5 87. ]	3	9	17410	10
194	data/processed/gc_blocknumber_16_07_2019/constructs/seq_10/seq_10_9_100_200_4/seq_10_9_100_200_4_mooda_result.csv	34230.61750795053	200	0.9554552498276563	[[0. 8.]]	100_200	100	[453.5 87. ]	4	9	17410	10
195	data/processed/gc_blocknumber_16_07_2019/constructs/seq_10/seq_10_10_100_200_0/seq_10_10_100_200_0_mooda_result.csv	40985.21068858712	200	0.9545540667866994	[[0. 8.]]	100_200	100	[543.5 87. ]	0	10	17521	10
196	data/processed/gc_blocknumber_16_07_2019/constructs/seq_10/seq_10_10_100_200_1/seq_10_10_100_200_1_mooda_result.csv	40983.09491062425	200	0.9545047898786405	[[0. 8.]]	100_200	100	[543.5 87. ]	1	10	17521	10
197	data/processed/gc_blocknumber_16_07_2019/constructs/seq_10/seq_10_10_100_200_2/seq_10_10_100_200_2_mooda_result.csv	40986.10366231901	200	0.9545748643303252	[[0. 8.]]	100_200	100	[543.5 87. ]	2	10	17521	10
198	data/processed/gc_blocknumber_16_07_2019/constructs/seq_10/seq_10_10_100_200_3/seq_10_10_100_200_3_mooda_result.csv	40982.36874522644	200	0.9544878773357502	[[0. 8.]]	100_200	100	[543.5 87. ]	3	10	17521	10
199	data/processed/gc_blocknumber_16_07_2019/constructs/seq_10/seq_10_10_100_200_4/seq_10_10_100_200_4_mooda_result.csv	40444.916542793166	200	0.9419705039486955	[[0. 8.]]	100_200	100	[543.5 87. ]	4	10	17521	10
