## Supplementary Tables for "Design and assembly of DNA molecules using multi-objective optimisation": standard_gc_blocknumber_seq_20_hypervolume.csv

	filename	hypervolume	iterations	normalised_hypervolume	null_point	parameter_setting	population_size	reference_points	run	sequence_id	sequence_length	transcription_units
0	data/processed/gc_blocknumber_16_07_2019/constructs/seq_20/seq_20_1_50_100_0/seq_20_1_50_100_0_mooda_result.csv	154662.74235224747	100	0.9574387596246547	[[ 0. 17.]]	50_100	50	[1035.5 173. ]	0	1	34689	20
1	data/processed/gc_blocknumber_16_07_2019/constructs/seq_20/seq_20_1_50_100_1/seq_20_1_50_100_1_mooda_result.csv	154655.5812701232	100	0.9573944289896074	[[ 0. 17.]]	50_100	50	[1035.5 173. ]	1	1	34689	20
2	data/processed/gc_blocknumber_16_07_2019/constructs/seq_20/seq_20_1_50_100_2/seq_20_1_50_100_2_mooda_result.csv	153642.37622690696	100	0.9511221893728222	[[ 0. 17.]]	50_100	50	[1035.5 173. ]	2	1	34689	20
3	data/processed/gc_blocknumber_16_07_2019/constructs/seq_20/seq_20_1_50_100_3/seq_20_1_50_100_3_mooda_result.csv	154690.2717845483	100	0.9576091804067668	[[ 0. 17.]]	50_100	50	[1035.5 173. ]	3	1	34689	20
4	data/processed/gc_blocknumber_16_07_2019/constructs/seq_20/seq_20_1_50_100_4/seq_20_1_50_100_4_mooda_result.csv	153641.29753722597	100	0.9511155117509562	[[ 0. 17.]]	50_100	50	[1035.5 173. ]	4	1	34689	20
5	data/processed/gc_blocknumber_16_07_2019/constructs/seq_20/seq_20_2_50_100_0/seq_20_2_50_100_0_mooda_result.csv	146757.54019519457	100	0.9575098857910522	[[ 0. 17.]]	50_100	50	[982.5 173. ]	0	2	34668	20
6	data/processed/gc_blocknumber_16_07_2019/constructs/seq_20/seq_20_2_50_100_1/seq_20_2_50_100_1_mooda_result.csv	147722.92659203673	100	0.9638084856269116	[[ 0. 17.]]	50_100	50	[982.5 173. ]	1	2	34668	20
7	data/processed/gc_blocknumber_16_07_2019/constructs/seq_20/seq_20_2_50_100_2/seq_20_2_50_100_2_mooda_result.csv	145780.19358991514	100	0.9511332523645537	[[ 0. 17.]]	50_100	50	[982.5 173. ]	2	2	34668	20
8	data/processed/gc_blocknumber_16_07_2019/constructs/seq_20/seq_20_2_50_100_3/seq_20_2_50_100_3_mooda_result.csv	147734.44117757207	100	0.9638836117803358	[[ 0. 17.]]	50_100	50	[982.5 173. ]	3	2	34668	20
9	data/processed/gc_blocknumber_16_07_2019/constructs/seq_20/seq_20_2_50_100_4/seq_20_2_50_100_4_mooda_result.csv	146711.4718077378	100	0.9572093156373577	[[ 0. 17.]]	50_100	50	[982.5 173. ]	4	2	34668	20
10	data/processed/gc_blocknumber_16_07_2019/constructs/seq_20/seq_20_3_50_100_0/seq_20_3_50_100_0_mooda_result.csv	157017.2487790951	100	0.9583221365129152	[[ 0. 17.]]	50_100	50	[1037. 175.]	0	3	35176	20
11	data/processed/gc_blocknumber_16_07_2019/constructs/seq_20/seq_20_3_50_100_1/seq_20_3_50_100_1_mooda_result.csv	158037.51114239372	100	0.9645490957508497	[[ 0. 17.]]	50_100	50	[1037. 175.]	1	3	35176	20
12	data/processed/gc_blocknumber_16_07_2019/constructs/seq_20/seq_20_3_50_100_2/seq_20_3_50_100_2_mooda_result.csv	154915.8630828017	100	0.9454967657605415	[[ 0. 17.]]	50_100	50	[1037. 175.]	2	3	35176	20
13	data/processed/gc_blocknumber_16_07_2019/constructs/seq_20/seq_20_3_50_100_3/seq_20_3_50_100_3_mooda_result.csv	156985.32367289712	100	0.958127288263962	[[ 0. 17.]]	50_100	50	[1037. 175.]	3	3	35176	20
14	data/processed/gc_blocknumber_16_07_2019/constructs/seq_20/seq_20_3_50_100_4/seq_20_3_50_100_4_mooda_result.csv	158016.465117791	100	0.9644206457148237	[[ 0. 17.]]	50_100	50	[1037. 175.]	4	3	35176	20
15	data/processed/gc_blocknumber_16_07_2019/constructs/seq_20/seq_20_4_50_100_0/seq_20_4_50_100_0_mooda_result.csv	137058.40284938805	100	0.9579881235584791	[[ 0. 17.]]	50_100	50	[905.5 175. ]	0	4	35152	20
16	data/processed/gc_blocknumber_16_07_2019/constructs/seq_20/seq_20_4_50_100_1/seq_20_4_50_100_1_mooda_result.csv	137061.79097727768	100	0.958011805333634	[[ 0. 17.]]	50_100	50	[905.5 175. ]	1	4	35152	20
17	data/processed/gc_blocknumber_16_07_2019/constructs/seq_20/seq_20_4_50_100_2/seq_20_4_50_100_2_mooda_result.csv	136176.39750012994	100	0.9518232286528174	[[ 0. 17.]]	50_100	50	[905.5 175. ]	2	4	35152	20
18	data/processed/gc_blocknumber_16_07_2019/constructs/seq_20/seq_20_4_50_100_3/seq_20_4_50_100_3_mooda_result.csv	137049.47649757302	100	0.9579257316230142	[[ 0. 17.]]	50_100	50	[905.5 175. ]	3	4	35152	20
19	data/processed/gc_blocknumber_16_07_2019/constructs/seq_20/seq_20_4_50_100_4/seq_20_4_50_100_4_mooda_result.csv	137083.08562108263	100	0.9581606471079174	[[ 0. 17.]]	50_100	50	[905.5 175. ]	4	4	35152	20
20	data/processed/gc_blocknumber_16_07_2019/constructs/seq_20/seq_20_5_50_100_0/seq_20_5_50_100_0_mooda_result.csv	100224.69727968499	100	0.9643109788874188	[[ 0. 17.]]	50_100	50	[662. 174.]	0	5	34817	20
21	data/processed/gc_blocknumber_16_07_2019/constructs/seq_20/seq_20_5_50_100_1/seq_20_5_50_100_1_mooda_result.csv	99585.33339469391	100	0.9581593453027297	[[ 0. 17.]]	50_100	50	[662. 174.]	1	5	34817	20
22	data/processed/gc_blocknumber_16_07_2019/constructs/seq_20/seq_20_5_50_100_2/seq_20_5_50_100_2_mooda_result.csv	98922.43050604995	100	0.9517812314165716	[[ 0. 17.]]	50_100	50	[662. 174.]	2	5	34817	20
23	data/processed/gc_blocknumber_16_07_2019/constructs/seq_20/seq_20_5_50_100_3/seq_20_5_50_100_3_mooda_result.csv	99551.71635876814	100	0.9578358993088705	[[ 0. 17.]]	50_100	50	[662. 174.]	3	5	34817	20
24	data/processed/gc_blocknumber_16_07_2019/constructs/seq_20/seq_20_5_50_100_4/seq_20_5_50_100_4_mooda_result.csv	98921.970378764	100	0.9517768043062328	[[ 0. 17.]]	50_100	50	[662. 174.]	4	5	34817	20
25	data/processed/gc_blocknumber_16_07_2019/constructs/seq_20/seq_20_6_50_100_0/seq_20_6_50_100_0_mooda_result.csv	132566.40464933543	100	0.964021151659725	[[ 0. 17.]]	50_100	50	[881.5 173. ]	0	6	34641	20
26	data/processed/gc_blocknumber_16_07_2019/constructs/seq_20/seq_20_6_50_100_1/seq_20_6_50_100_1_mooda_result.csv	132559.3492977858	100	0.9639698452360183	[[ 0. 17.]]	50_100	50	[881.5 173. ]	1	6	34641	20
27	data/processed/gc_blocknumber_16_07_2019/constructs/seq_20/seq_20_6_50_100_2/seq_20_6_50_100_2_mooda_result.csv	131698.65111136323	100	0.9577108593405997	[[ 0. 17.]]	50_100	50	[881.5 173. ]	2	6	34641	20
28	data/processed/gc_blocknumber_16_07_2019/constructs/seq_20/seq_20_6_50_100_3/seq_20_6_50_100_3_mooda_result.csv	130821.75337012744	100	0.9513340704955673	[[ 0. 17.]]	50_100	50	[881.5 173. ]	3	6	34641	20
29	data/processed/gc_blocknumber_16_07_2019/constructs/seq_20/seq_20_6_50_100_4/seq_20_6_50_100_4_mooda_result.csv	131702.2294478077	100	0.9577368809561769	[[ 0. 17.]]	50_100	50	[881.5 173. ]	4	6	34641	20
30	data/processed/gc_blocknumber_16_07_2019/constructs/seq_20/seq_20_7_50_100_0/seq_20_7_50_100_0_mooda_result.csv	130112.58151715974	100	0.9580838814267496	[[ 0. 17.]]	50_100	50	[865. 174.]	0	7	34908	20
31	data/processed/gc_blocknumber_16_07_2019/constructs/seq_20/seq_20_7_50_100_1/seq_20_7_50_100_1_mooda_result.csv	129241.0650795126	100	0.9516664708921807	[[ 0. 17.]]	50_100	50	[865. 174.]	1	7	34908	20
32	data/processed/gc_blocknumber_16_07_2019/constructs/seq_20/seq_20_7_50_100_2/seq_20_7_50_100_2_mooda_result.csv	129240.03527690379	100	0.9516588879415617	[[ 0. 17.]]	50_100	50	[865. 174.]	2	7	34908	20
33	data/processed/gc_blocknumber_16_07_2019/constructs/seq_20/seq_20_7_50_100_3/seq_20_7_50_100_3_mooda_result.csv	130125.19043493227	100	0.9581767271818583	[[ 0. 17.]]	50_100	50	[865. 174.]	3	7	34908	20
34	data/processed/gc_blocknumber_16_07_2019/constructs/seq_20/seq_20_7_50_100_4/seq_20_7_50_100_4_mooda_result.csv	130959.79108912795	100	0.9643223083769223	[[ 0. 17.]]	50_100	50	[865. 174.]	4	7	34908	20
35	data/processed/gc_blocknumber_16_07_2019/constructs/seq_20/seq_20_8_50_100_0/seq_20_8_50_100_0_mooda_result.csv	138274.02284608205	100	0.9445108205132058	[[ 0. 17.]]	50_100	50	[944.5 172. ]	0	8	34523	20
36	data/processed/gc_blocknumber_16_07_2019/constructs/seq_20/seq_20_8_50_100_1/seq_20_8_50_100_1_mooda_result.csv	140142.53150899112	100	0.9572740757799219	[[ 0. 17.]]	50_100	50	[944.5 172. ]	1	8	34523	20
37	data/processed/gc_blocknumber_16_07_2019/constructs/seq_20/seq_20_8_50_100_2/seq_20_8_50_100_2_mooda_result.csv	140161.59283069707	100	0.9574042782882022	[[ 0. 17.]]	50_100	50	[944.5 172. ]	2	8	34523	20
38	data/processed/gc_blocknumber_16_07_2019/constructs/seq_20/seq_20_8_50_100_3/seq_20_8_50_100_3_mooda_result.csv	141103.46363530433	100	0.9638379318998229	[[ 0. 17.]]	50_100	50	[944.5 172. ]	3	8	34523	20
39	data/processed/gc_blocknumber_16_07_2019/constructs/seq_20/seq_20_8_50_100_4/seq_20_8_50_100_4_mooda_result.csv	140125.81549900802	100	0.9571598934340274	[[ 0. 17.]]	50_100	50	[944.5 172. ]	4	8	34523	20
40	data/processed/gc_blocknumber_16_07_2019/constructs/seq_20/seq_20_9_50_100_0/seq_20_9_50_100_0_mooda_result.csv	114159.8255763097	100	0.9519506477236012	[[ 0. 17.]]	50_100	50	[759. 175.]	0	9	35001	20
41	data/processed/gc_blocknumber_16_07_2019/constructs/seq_20/seq_20_9_50_100_1/seq_20_9_50_100_1_mooda_result.csv	114917.88541439544	100	0.958271921869177	[[ 0. 17.]]	50_100	50	[759. 175.]	1	9	35001	20
42	data/processed/gc_blocknumber_16_07_2019/constructs/seq_20/seq_20_9_50_100_2/seq_20_9_50_100_2_mooda_result.csv	114917.48157258658	100	0.9582685543318705	[[ 0. 17.]]	50_100	50	[759. 175.]	2	9	35001	20
43	data/processed/gc_blocknumber_16_07_2019/constructs/seq_20/seq_20_9_50_100_3/seq_20_9_50_100_3_mooda_result.csv	114148.24022545505	100	0.9518540403383454	[[ 0. 17.]]	50_100	50	[759. 175.]	3	9	35001	20
44	data/processed/gc_blocknumber_16_07_2019/constructs/seq_20/seq_20_9_50_100_4/seq_20_9_50_100_4_mooda_result.csv	114142.1434888955	100	0.9518032011548798	[[ 0. 17.]]	50_100	50	[759. 175.]	4	9	35001	20
45	data/processed/gc_blocknumber_16_07_2019/constructs/seq_20/seq_20_10_50_100_0/seq_20_10_50_100_0_mooda_result.csv	142684.31088241973	100	0.9516411170335127	[[ 0. 17.]]	50_100	50	[955. 174.]	0	10	34927	20
46	data/processed/gc_blocknumber_16_07_2019/constructs/seq_20/seq_20_10_50_100_1/seq_20_10_50_100_1_mooda_result.csv	143596.18554157807	100	0.9577229168744994	[[ 0. 17.]]	50_100	50	[955. 174.]	1	10	34927	20
47	data/processed/gc_blocknumber_16_07_2019/constructs/seq_20/seq_20_10_50_100_2/seq_20_10_50_100_2_mooda_result.csv	142662.46712943492	100	0.9514954288820817	[[ 0. 17.]]	50_100	50	[955. 174.]	2	10	34927	20
48	data/processed/gc_blocknumber_16_07_2019/constructs/seq_20/seq_20_10_50_100_3/seq_20_10_50_100_3_mooda_result.csv	142634.38649328877	100	0.9513081434841015	[[ 0. 17.]]	50_100	50	[955. 174.]	3	10	34927	20
49	data/processed/gc_blocknumber_16_07_2019/constructs/seq_20/seq_20_10_50_100_4/seq_20_10_50_100_4_mooda_result.csv	143593.5052185896	100	0.9577050403080641	[[ 0. 17.]]	50_100	50	[955. 174.]	4	10	34927	20
50	data/processed/gc_blocknumber_16_07_2019/constructs/seq_20/seq_20_1_100_100_0/seq_20_1_100_100_0_mooda_result.csv	154645.66325176082	100	0.9573330315576571	[[ 0. 17.]]	100_100	100	[1035.5 173. ]	0	1	34689	20
51	data/processed/gc_blocknumber_16_07_2019/constructs/seq_20/seq_20_1_100_100_1/seq_20_1_100_100_1_mooda_result.csv	154662.1008380176	100	0.9574347883347423	[[ 0. 17.]]	100_100	100	[1035.5 173. ]	1	1	34689	20
52	data/processed/gc_blocknumber_16_07_2019/constructs/seq_20/seq_20_1_100_100_2/seq_20_1_100_100_2_mooda_result.csv	154670.37232755157	100	0.957485992940061	[[ 0. 17.]]	100_100	100	[1035.5 173. ]	2	1	34689	20
53	data/processed/gc_blocknumber_16_07_2019/constructs/seq_20/seq_20_1_100_100_3/seq_20_1_100_100_3_mooda_result.csv	155694.712781192	100	0.9638271662469017	[[ 0. 17.]]	100_100	100	[1035.5 173. ]	3	1	34689	20
54	data/processed/gc_blocknumber_16_07_2019/constructs/seq_20/seq_20_1_100_100_4/seq_20_1_100_100_4_mooda_result.csv	155696.42996723336	100	0.9638377964765774	[[ 0. 17.]]	100_100	100	[1035.5 173. ]	4	1	34689	20
55	data/processed/gc_blocknumber_16_07_2019/constructs/seq_20/seq_20_2_100_100_0/seq_20_2_100_100_0_mooda_result.csv	146794.80361951535	100	0.9577530085438465	[[ 0. 17.]]	100_100	100	[982.5 173. ]	0	2	34668	20
56	data/processed/gc_blocknumber_16_07_2019/constructs/seq_20/seq_20_2_100_100_1/seq_20_2_100_100_1_mooda_result.csv	145814.655129778	100	0.9513580944071116	[[ 0. 17.]]	100_100	100	[982.5 173. ]	1	2	34668	20
57	data/processed/gc_blocknumber_16_07_2019/constructs/seq_20/seq_20_2_100_100_2/seq_20_2_100_100_2_mooda_result.csv	146795.37649632702	100	0.9577567462407974	[[ 0. 17.]]	100_100	100	[982.5 173. ]	2	2	34668	20
58	data/processed/gc_blocknumber_16_07_2019/constructs/seq_20/seq_20_2_100_100_3/seq_20_2_100_100_3_mooda_result.csv	146794.3046861281	100	0.9577497532858883	[[ 0. 17.]]	100_100	100	[982.5 173. ]	3	2	34668	20
59	data/processed/gc_blocknumber_16_07_2019/constructs/seq_20/seq_20_2_100_100_4/seq_20_2_100_100_4_mooda_result.csv	147772.09910560603	100	0.9641293084465716	[[ 0. 17.]]	100_100	100	[982.5 173. ]	4	2	34668	20
60	data/processed/gc_blocknumber_16_07_2019/constructs/seq_20/seq_20_3_100_100_0/seq_20_3_100_100_0_mooda_result.csv	155972.9234250046	100	0.9519483138129988	[[ 0. 17.]]	100_100	100	[1037. 175.]	0	3	35176	20
61	data/processed/gc_blocknumber_16_07_2019/constructs/seq_20/seq_20_3_100_100_1/seq_20_3_100_100_1_mooda_result.csv	157016.3923920173	100	0.9583169097324151	[[ 0. 17.]]	100_100	100	[1037. 175.]	1	3	35176	20
62	data/processed/gc_blocknumber_16_07_2019/constructs/seq_20/seq_20_3_100_100_2/seq_20_3_100_100_2_mooda_result.csv	157024.02245326978	100	0.9583634782251003	[[ 0. 17.]]	100_100	100	[1037. 175.]	2	3	35176	20
63	data/processed/gc_blocknumber_16_07_2019/constructs/seq_20/seq_20_3_100_100_3/seq_20_3_100_100_3_mooda_result.csv	155973.94022534185	100	0.9519545196424805	[[ 0. 17.]]	100_100	100	[1037. 175.]	3	3	35176	20
64	data/processed/gc_blocknumber_16_07_2019/constructs/seq_20/seq_20_3_100_100_4/seq_20_3_100_100_4_mooda_result.csv	157002.6848943049	100	0.9582332488697002	[[ 0. 17.]]	100_100	100	[1037. 175.]	4	3	35176	20
65	data/processed/gc_blocknumber_16_07_2019/constructs/seq_20/seq_20_4_100_100_0/seq_20_4_100_100_0_mooda_result.csv	137078.9972644377	100	0.958132070989786	[[ 0. 17.]]	100_100	100	[905.5 175. ]	0	4	35152	20
66	data/processed/gc_blocknumber_16_07_2019/constructs/seq_20/seq_20_4_100_100_1/seq_20_4_100_100_1_mooda_result.csv	137060.2577866585	100	0.958001088891783	[[ 0. 17.]]	100_100	100	[905.5 175. ]	1	4	35152	20
67	data/processed/gc_blocknumber_16_07_2019/constructs/seq_20/seq_20_4_100_100_2/seq_20_4_100_100_2_mooda_result.csv	136174.52517360874	100	0.9518101417750088	[[ 0. 17.]]	100_100	100	[905.5 175. ]	2	4	35152	20
68	data/processed/gc_blocknumber_16_07_2019/constructs/seq_20/seq_20_4_100_100_3/seq_20_4_100_100_3_mooda_result.csv	136167.88863731152	100	0.9517637548127933	[[ 0. 17.]]	100_100	100	[905.5 175. ]	3	4	35152	20
69	data/processed/gc_blocknumber_16_07_2019/constructs/seq_20/seq_20_4_100_100_4/seq_20_4_100_100_4_mooda_result.csv	137055.35510822397	100	0.9579668209620811	[[ 0. 17.]]	100_100	100	[905.5 175. ]	4	4	35152	20
70	data/processed/gc_blocknumber_16_07_2019/constructs/seq_20/seq_20_5_100_100_0/seq_20_5_100_100_0_mooda_result.csv	99578.10968655781	100	0.9580898424630806	[[ 0. 17.]]	100_100	100	[662. 174.]	0	5	34817	20
71	data/processed/gc_blocknumber_16_07_2019/constructs/seq_20/seq_20_5_100_100_1/seq_20_5_100_100_1_mooda_result.csv	99566.53653125215	100	0.9579784914585424	[[ 0. 17.]]	100_100	100	[662. 174.]	1	5	34817	20
72	data/processed/gc_blocknumber_16_07_2019/constructs/seq_20/seq_20_5_100_100_2/seq_20_5_100_100_2_mooda_result.csv	99596.52174944627	100	0.9582669939523762	[[ 0. 17.]]	100_100	100	[662. 174.]	2	5	34817	20
73	data/processed/gc_blocknumber_16_07_2019/constructs/seq_20/seq_20_5_100_100_3/seq_20_5_100_100_3_mooda_result.csv	99577.52133024862	100	0.958084181598405	[[ 0. 17.]]	100_100	100	[662. 174.]	3	5	34817	20
74	data/processed/gc_blocknumber_16_07_2019/constructs/seq_20/seq_20_5_100_100_4/seq_20_5_100_100_4_mooda_result.csv	100256.68369081007	100	0.9646187358401492	[[ 0. 17.]]	100_100	100	[662. 174.]	4	5	34817	20
75	data/processed/gc_blocknumber_16_07_2019/constructs/seq_20/seq_20_6_100_100_0/seq_20_6_100_100_0_mooda_result.csv	131707.66373760343	100	0.9577763990401227	[[ 0. 17.]]	100_100	100	[881.5 173. ]	0	6	34641	20
76	data/processed/gc_blocknumber_16_07_2019/constructs/seq_20/seq_20_6_100_100_1/seq_20_6_100_100_1_mooda_result.csv	131712.08305951173	100	0.9578085362909357	[[ 0. 17.]]	100_100	100	[881.5 173. ]	1	6	34641	20
77	data/processed/gc_blocknumber_16_07_2019/constructs/seq_20/seq_20_6_100_100_2/seq_20_6_100_100_2_mooda_result.csv	132570.3594424294	100	0.9640499108631079	[[ 0. 17.]]	100_100	100	[881.5 173. ]	2	6	34641	20
78	data/processed/gc_blocknumber_16_07_2019/constructs/seq_20/seq_20_6_100_100_3/seq_20_6_100_100_3_mooda_result.csv	131677.21032099842	100	0.9575549421949651	[[ 0. 17.]]	100_100	100	[881.5 173. ]	3	6	34641	20
79	data/processed/gc_blocknumber_16_07_2019/constructs/seq_20/seq_20_6_100_100_4/seq_20_6_100_100_4_mooda_result.csv	132566.28596389215	100	0.964020288580742	[[ 0. 17.]]	100_100	100	[881.5 173. ]	4	6	34641	20
80	data/processed/gc_blocknumber_16_07_2019/constructs/seq_20/seq_20_7_100_100_0/seq_20_7_100_100_0_mooda_result.csv	129268.91685552901	100	0.9518715574207799	[[ 0. 17.]]	100_100	100	[865. 174.]	0	7	34908	20
81	data/processed/gc_blocknumber_16_07_2019/constructs/seq_20/seq_20_7_100_100_1/seq_20_7_100_100_1_mooda_result.csv	130986.06777615094	100	0.9645157967390814	[[ 0. 17.]]	100_100	100	[865. 174.]	1	7	34908	20
82	data/processed/gc_blocknumber_16_07_2019/constructs/seq_20/seq_20_7_100_100_2/seq_20_7_100_100_2_mooda_result.csv	128386.4508634096	100	0.945373519851328	[[ 0. 17.]]	100_100	100	[865. 174.]	2	7	34908	20
83	data/processed/gc_blocknumber_16_07_2019/constructs/seq_20/seq_20_7_100_100_3/seq_20_7_100_100_3_mooda_result.csv	130131.74653444109	100	0.9582250030149191	[[ 0. 17.]]	100_100	100	[865. 174.]	3	7	34908	20
84	data/processed/gc_blocknumber_16_07_2019/constructs/seq_20/seq_20_7_100_100_4/seq_20_7_100_100_4_mooda_result.csv	130965.17047915325	100	0.9643619195107195	[[ 0. 17.]]	100_100	100	[865. 174.]	4	7	34908	20
85	data/processed/gc_blocknumber_16_07_2019/constructs/seq_20/seq_20_8_100_100_0/seq_20_8_100_100_0_mooda_result.csv	140168.6038179499	100	0.9574521683631885	[[ 0. 17.]]	100_100	100	[944.5 172. ]	0	8	34523	20
86	data/processed/gc_blocknumber_16_07_2019/constructs/seq_20/seq_20_8_100_100_1/seq_20_8_100_100_1_mooda_result.csv	141117.34895787115	100	0.9639327786189733	[[ 0. 17.]]	100_100	100	[944.5 172. ]	1	8	34523	20
87	data/processed/gc_blocknumber_16_07_2019/constructs/seq_20/seq_20_8_100_100_2/seq_20_8_100_100_2_mooda_result.csv	140165.5434453567	100	0.9574312638218324	[[ 0. 17.]]	100_100	100	[944.5 172. ]	2	8	34523	20
88	data/processed/gc_blocknumber_16_07_2019/constructs/seq_20/seq_20_8_100_100_3/seq_20_8_100_100_3_mooda_result.csv	141106.53849992604	100	0.9638589354321354	[[ 0. 17.]]	100_100	100	[944.5 172. ]	3	8	34523	20
89	data/processed/gc_blocknumber_16_07_2019/constructs/seq_20/seq_20_8_100_100_4/seq_20_8_100_100_4_mooda_result.csv	141128.46355871635	100	0.9640086993201137	[[ 0. 17.]]	100_100	100	[944.5 172. ]	4	8	34523	20
90	data/processed/gc_blocknumber_16_07_2019/constructs/seq_20/seq_20_9_100_100_0/seq_20_9_100_100_0_mooda_result.csv	115689.41043647699	100	0.9647054788652373	[[ 0. 17.]]	100_100	100	[759. 175.]	0	9	35001	20
91	data/processed/gc_blocknumber_16_07_2019/constructs/seq_20/seq_20_9_100_100_1/seq_20_9_100_100_1_mooda_result.csv	114170.69031321144	100	0.9520412460867184	[[ 0. 17.]]	100_100	100	[759. 175.]	1	9	35001	20
92	data/processed/gc_blocknumber_16_07_2019/constructs/seq_20/seq_20_9_100_100_2/seq_20_9_100_100_2_mooda_result.csv	114910.36320336256	100	0.9582091960054249	[[ 0. 17.]]	100_100	100	[759. 175.]	2	9	35001	20
93	data/processed/gc_blocknumber_16_07_2019/constructs/seq_20/seq_20_9_100_100_3/seq_20_9_100_100_3_mooda_result.csv	114917.70713696949	100	0.9582704352576632	[[ 0. 17.]]	100_100	100	[759. 175.]	3	9	35001	20
94	data/processed/gc_blocknumber_16_07_2019/constructs/seq_20/seq_20_9_100_100_4/seq_20_9_100_100_4_mooda_result.csv	115682.15918254643	100	0.9646450124459768	[[ 0. 17.]]	100_100	100	[759. 175.]	4	9	35001	20
95	data/processed/gc_blocknumber_16_07_2019/constructs/seq_20/seq_20_10_100_100_0/seq_20_10_100_100_0_mooda_result.csv	143623.30167661567	100	0.9579037694775447	[[ 0. 17.]]	100_100	100	[955. 174.]	0	10	34927	20
96	data/processed/gc_blocknumber_16_07_2019/constructs/seq_20/seq_20_10_100_100_1/seq_20_10_100_100_1_mooda_result.csv	143624.01995288057	100	0.9579085600618973	[[ 0. 17.]]	100_100	100	[955. 174.]	1	10	34927	20
97	data/processed/gc_blocknumber_16_07_2019/constructs/seq_20/seq_20_10_100_100_2/seq_20_10_100_100_2_mooda_result.csv	143591.10949934885	100	0.957689061922492	[[ 0. 17.]]	100_100	100	[955. 174.]	2	10	34927	20
98	data/processed/gc_blocknumber_16_07_2019/constructs/seq_20/seq_20_10_100_100_3/seq_20_10_100_100_3_mooda_result.csv	142640.6734415521	100	0.9513500746426924	[[ 0. 17.]]	100_100	100	[955. 174.]	3	10	34927	20
99	data/processed/gc_blocknumber_16_07_2019/constructs/seq_20/seq_20_10_100_100_4/seq_20_10_100_100_4_mooda_result.csv	142651.28287780174	100	0.9514208348804598	[[ 0. 17.]]	100_100	100	[955. 174.]	4	10	34927	20
100	data/processed/gc_blocknumber_16_07_2019/constructs/seq_20/seq_20_1_50_200_0/seq_20_1_50_200_0_mooda_result.csv	155731.3039524061	200	0.9640536836682768	[[ 0. 17.]]	50_200	50	[1035.5 173. ]	0	1	34689	20
101	data/processed/gc_blocknumber_16_07_2019/constructs/seq_20/seq_20_1_50_200_1/seq_20_1_50_200_1_mooda_result.csv	153678.1302515561	200	0.9513435244435124	[[ 0. 17.]]	50_200	50	[1035.5 173. ]	1	1	34689	20
102	data/processed/gc_blocknumber_16_07_2019/constructs/seq_20/seq_20_1_50_200_2/seq_20_1_50_200_2_mooda_result.csv	153667.0914784083	200	0.9512751889859248	[[ 0. 17.]]	50_200	50	[1035.5 173. ]	2	1	34689	20
103	data/processed/gc_blocknumber_16_07_2019/constructs/seq_20/seq_20_1_50_200_3/seq_20_1_50_200_3_mooda_result.csv	155705.42157079198	200	0.9638934589433569	[[ 0. 17.]]	50_200	50	[1035.5 173. ]	3	1	34689	20
104	data/processed/gc_blocknumber_16_07_2019/constructs/seq_20/seq_20_1_50_200_4/seq_20_1_50_200_4_mooda_result.csv	154694.02805583677	200	0.9576324335811807	[[ 0. 17.]]	50_200	50	[1035.5 173. ]	4	1	34689	20
105	data/processed/gc_blocknumber_16_07_2019/constructs/seq_20/seq_20_2_50_200_0/seq_20_2_50_200_0_mooda_result.csv	146783.99446105424	200	0.9576824849028136	[[ 0. 17.]]	50_200	50	[982.5 173. ]	0	2	34668	20
106	data/processed/gc_blocknumber_16_07_2019/constructs/seq_20/seq_20_2_50_200_1/seq_20_2_50_200_1_mooda_result.csv	147754.29384583078	200	0.9640131392042198	[[ 0. 17.]]	50_200	50	[982.5 173. ]	1	2	34668	20
107	data/processed/gc_blocknumber_16_07_2019/constructs/seq_20/seq_20_2_50_200_2/seq_20_2_50_200_2_mooda_result.csv	144854.0690084219	200	0.9450908136518686	[[ 0. 17.]]	50_200	50	[982.5 173. ]	2	2	34668	20
108	data/processed/gc_blocknumber_16_07_2019/constructs/seq_20/seq_20_2_50_200_3/seq_20_2_50_200_3_mooda_result.csv	145799.1587509567	200	0.9512569893061702	[[ 0. 17.]]	50_200	50	[982.5 173. ]	3	2	34668	20
109	data/processed/gc_blocknumber_16_07_2019/constructs/seq_20/seq_20_2_50_200_4/seq_20_2_50_200_4_mooda_result.csv	146796.32483458662	200	0.9577629336111869	[[ 0. 17.]]	50_200	50	[982.5 173. ]	4	2	34668	20
110	data/processed/gc_blocknumber_16_07_2019/constructs/seq_20/seq_20_3_50_200_0/seq_20_3_50_200_0_mooda_result.csv	158048.52530305367	200	0.9646163183907673	[[ 0. 17.]]	50_200	50	[1037. 175.]	0	3	35176	20
111	data/processed/gc_blocknumber_16_07_2019/constructs/seq_20/seq_20_3_50_200_1/seq_20_3_50_200_1_mooda_result.csv	155984.12665591636	200	0.9520166904038937	[[ 0. 17.]]	50_200	50	[1037. 175.]	1	3	35176	20
112	data/processed/gc_blocknumber_16_07_2019/constructs/seq_20/seq_20_3_50_200_2/seq_20_3_50_200_2_mooda_result.csv	157013.3828447346	200	0.9582985415862126	[[ 0. 17.]]	50_200	50	[1037. 175.]	2	3	35176	20
113	data/processed/gc_blocknumber_16_07_2019/constructs/seq_20/seq_20_3_50_200_3/seq_20_3_50_200_3_mooda_result.csv	156012.15951113534	200	0.9521877831081341	[[ 0. 17.]]	50_200	50	[1037. 175.]	3	3	35176	20
114	data/processed/gc_blocknumber_16_07_2019/constructs/seq_20/seq_20_3_50_200_4/seq_20_3_50_200_4_mooda_result.csv	156015.63426749164	200	0.9522089905612077	[[ 0. 17.]]	50_200	50	[1037. 175.]	4	3	35176	20
115	data/processed/gc_blocknumber_16_07_2019/constructs/seq_20/seq_20_4_50_200_0/seq_20_4_50_200_0_mooda_result.csv	136213.5781429044	200	0.9520831077515352	[[ 0. 17.]]	50_200	50	[905.5 175. ]	0	4	35152	20
116	data/processed/gc_blocknumber_16_07_2019/constructs/seq_20/seq_20_4_50_200_1/seq_20_4_50_200_1_mooda_result.csv	137990.87616074883	200	0.9645057710667498	[[ 0. 17.]]	50_200	50	[905.5 175. ]	1	4	35152	20
117	data/processed/gc_blocknumber_16_07_2019/constructs/seq_20/seq_20_4_50_200_2/seq_20_4_50_200_2_mooda_result.csv	137089.43412461414	200	0.9582050208264135	[[ 0. 17.]]	50_200	50	[905.5 175. ]	2	4	35152	20
118	data/processed/gc_blocknumber_16_07_2019/constructs/seq_20/seq_20_4_50_200_3/seq_20_4_50_200_3_mooda_result.csv	137104.33587878966	200	0.9583091786396051	[[ 0. 17.]]	50_200	50	[905.5 175. ]	3	4	35152	20
119	data/processed/gc_blocknumber_16_07_2019/constructs/seq_20/seq_20_4_50_200_4/seq_20_4_50_200_4_mooda_result.csv	136206.09834062294	200	0.9520308266684113	[[ 0. 17.]]	50_200	50	[905.5 175. ]	4	4	35152	20
120	data/processed/gc_blocknumber_16_07_2019/constructs/seq_20/seq_20_5_50_200_0/seq_20_5_50_200_0_mooda_result.csv	99598.66056527707	200	0.9582875725487047	[[ 0. 17.]]	50_200	50	[662. 174.]	0	5	34817	20
121	data/processed/gc_blocknumber_16_07_2019/constructs/seq_20/seq_20_5_50_200_1/seq_20_5_50_200_1_mooda_result.csv	99612.68851543665	200	0.9584225423387597	[[ 0. 17.]]	50_200	50	[662. 174.]	1	5	34817	20
122	data/processed/gc_blocknumber_16_07_2019/constructs/seq_20/seq_20_5_50_200_2/seq_20_5_50_200_2_mooda_result.csv	98916.43846246914	200	0.9517235790258158	[[ 0. 17.]]	50_200	50	[662. 174.]	2	5	34817	20
123	data/processed/gc_blocknumber_16_07_2019/constructs/seq_20/seq_20_5_50_200_3/seq_20_5_50_200_3_mooda_result.csv	98905.69778741582	200	0.9516202377221681	[[ 0. 17.]]	50_200	50	[662. 174.]	3	5	34817	20
124	data/processed/gc_blocknumber_16_07_2019/constructs/seq_20/seq_20_5_50_200_4/seq_20_5_50_200_4_mooda_result.csv	98247.52476921983	200	0.9452876322398814	[[ 0. 17.]]	50_200	50	[662. 174.]	4	5	34817	20
125	data/processed/gc_blocknumber_16_07_2019/constructs/seq_20/seq_20_6_50_200_0/seq_20_6_50_200_0_mooda_result.csv	130865.25816949624	200	0.9516504368245869	[[ 0. 17.]]	50_200	50	[881.5 173. ]	0	6	34641	20
126	data/processed/gc_blocknumber_16_07_2019/constructs/seq_20/seq_20_6_50_200_1/seq_20_6_50_200_1_mooda_result.csv	131718.9698712735	200	0.9578586170955211	[[ 0. 17.]]	50_200	50	[881.5 173. ]	1	6	34641	20
127	data/processed/gc_blocknumber_16_07_2019/constructs/seq_20/seq_20_6_50_200_2/seq_20_6_50_200_2_mooda_result.csv	130853.89892974957	200	0.9515678325824976	[[ 0. 17.]]	50_200	50	[881.5 173. ]	2	6	34641	20
128	data/processed/gc_blocknumber_16_07_2019/constructs/seq_20/seq_20_6_50_200_3/seq_20_6_50_200_3_mooda_result.csv	130835.64688662736	200	0.9514351039648862	[[ 0. 17.]]	50_200	50	[881.5 173. ]	3	6	34641	20
129	data/processed/gc_blocknumber_16_07_2019/constructs/seq_20/seq_20_6_50_200_4/seq_20_6_50_200_4_mooda_result.csv	131730.7555126991	200	0.9579443221250135	[[ 0. 17.]]	50_200	50	[881.5 173. ]	4	6	34641	20
130	data/processed/gc_blocknumber_16_07_2019/constructs/seq_20/seq_20_7_50_200_0/seq_20_7_50_200_0_mooda_result.csv	130135.55081280065	200	0.9582530158153282	[[ 0. 17.]]	50_200	50	[865. 174.]	0	7	34908	20
131	data/processed/gc_blocknumber_16_07_2019/constructs/seq_20/seq_20_7_50_200_1/seq_20_7_50_200_1_mooda_result.csv	130133.4910415037	200	0.9582378486911652	[[ 0. 17.]]	50_200	50	[865. 174.]	1	7	34908	20
132	data/processed/gc_blocknumber_16_07_2019/constructs/seq_20/seq_20_7_50_200_2/seq_20_7_50_200_2_mooda_result.csv	130103.60074086535	200	0.9580177514882763	[[ 0. 17.]]	50_200	50	[865. 174.]	2	7	34908	20
133	data/processed/gc_blocknumber_16_07_2019/constructs/seq_20/seq_20_7_50_200_3/seq_20_7_50_200_3_mooda_result.csv	129270.78858824048	200	0.9518853399229813	[[ 0. 17.]]	50_200	50	[865. 174.]	3	7	34908	20
134	data/processed/gc_blocknumber_16_07_2019/constructs/seq_20/seq_20_7_50_200_4/seq_20_7_50_200_4_mooda_result.csv	130110.98048375864	200	0.958072092218686	[[ 0. 17.]]	50_200	50	[865. 174.]	4	7	34908	20
135	data/processed/gc_blocknumber_16_07_2019/constructs/seq_20/seq_20_8_50_200_0/seq_20_8_50_200_0_mooda_result.csv	142060.23289385956	200	0.97037335264509	[[ 0. 17.]]	50_200	50	[944.5 172. ]	0	8	34523	20
136	data/processed/gc_blocknumber_16_07_2019/constructs/seq_20/seq_20_8_50_200_1/seq_20_8_50_200_1_mooda_result.csv	141128.9153091295	200	0.9640117850996738	[[ 0. 17.]]	50_200	50	[944.5 172. ]	1	8	34523	20
137	data/processed/gc_blocknumber_16_07_2019/constructs/seq_20/seq_20_8_50_200_2/seq_20_8_50_200_2_mooda_result.csv	139229.4371548622	200	0.9510369859790104	[[ 0. 17.]]	50_200	50	[944.5 172. ]	2	8	34523	20
138	data/processed/gc_blocknumber_16_07_2019/constructs/seq_20/seq_20_8_50_200_3/seq_20_8_50_200_3_mooda_result.csv	140197.2568887366	200	0.9576478894020498	[[ 0. 17.]]	50_200	50	[944.5 172. ]	3	8	34523	20
139	data/processed/gc_blocknumber_16_07_2019/constructs/seq_20/seq_20_8_50_200_4/seq_20_8_50_200_4_mooda_result.csv	140183.94815735778	200	0.9575569812145548	[[ 0. 17.]]	50_200	50	[944.5 172. ]	4	8	34523	20
140	data/processed/gc_blocknumber_16_07_2019/constructs/seq_20/seq_20_9_50_200_0/seq_20_9_50_200_0_mooda_result.csv	113431.61007511255	200	0.9458782381474004	[[ 0. 17.]]	50_200	50	[759. 175.]	0	9	35001	20
141	data/processed/gc_blocknumber_16_07_2019/constructs/seq_20/seq_20_9_50_200_1/seq_20_9_50_200_1_mooda_result.csv	114936.14953763048	200	0.95842422189115	[[ 0. 17.]]	50_200	50	[759. 175.]	1	9	35001	20
142	data/processed/gc_blocknumber_16_07_2019/constructs/seq_20/seq_20_9_50_200_2/seq_20_9_50_200_2_mooda_result.csv	115711.61244867159	200	0.9648906159726455	[[ 0. 17.]]	50_200	50	[759. 175.]	2	9	35001	20
143	data/processed/gc_blocknumber_16_07_2019/constructs/seq_20/seq_20_9_50_200_3/seq_20_9_50_200_3_mooda_result.csv	115701.35272297304	200	0.9648050626488304	[[ 0. 17.]]	50_200	50	[759. 175.]	3	9	35001	20
144	data/processed/gc_blocknumber_16_07_2019/constructs/seq_20/seq_20_9_50_200_4/seq_20_9_50_200_4_mooda_result.csv	114954.41134090128	200	0.9585765025675129	[[ 0. 17.]]	50_200	50	[759. 175.]	4	9	35001	20
145	data/processed/gc_blocknumber_16_07_2019/constructs/seq_20/seq_20_10_50_200_0/seq_20_10_50_200_0_mooda_result.csv	143620.89507673722	200	0.9578877185229414	[[ 0. 17.]]	50_200	50	[955. 174.]	0	10	34927	20
146	data/processed/gc_blocknumber_16_07_2019/constructs/seq_20/seq_20_10_50_200_1/seq_20_10_50_200_1_mooda_result.csv	143637.90934644896	200	0.9580011961613296	[[ 0. 17.]]	50_200	50	[955. 174.]	1	10	34927	20
147	data/processed/gc_blocknumber_16_07_2019/constructs/seq_20/seq_20_10_50_200_2/seq_20_10_50_200_2_mooda_result.csv	143653.4691928935	200	0.9581049734411146	[[ 0. 17.]]	50_200	50	[955. 174.]	2	10	34927	20
148	data/processed/gc_blocknumber_16_07_2019/constructs/seq_20/seq_20_10_50_200_3/seq_20_10_50_200_3_mooda_result.csv	142660.45887650384	200	0.9514820347250731	[[ 0. 17.]]	50_200	50	[955. 174.]	3	10	34927	20
149	data/processed/gc_blocknumber_16_07_2019/constructs/seq_20/seq_20_10_50_200_4/seq_20_10_50_200_4_mooda_result.csv	143623.985952775	200	0.9579083332962617	[[ 0. 17.]]	50_200	50	[955. 174.]	4	10	34927	20
150	data/processed/gc_blocknumber_16_07_2019/constructs/seq_20/seq_20_1_100_200_0/seq_20_1_100_200_0_mooda_result.csv	154717.1596159449	200	0.9577756293624095	[[ 0. 17.]]	100_200	100	[1035.5 173. ]	0	1	34689	20
151	data/processed/gc_blocknumber_16_07_2019/constructs/seq_20/seq_20_1_100_200_1/seq_20_1_100_200_1_mooda_result.csv	155756.7617369891	200	0.9642112799278753	[[ 0. 17.]]	100_200	100	[1035.5 173. ]	1	1	34689	20
152	data/processed/gc_blocknumber_16_07_2019/constructs/seq_20/seq_20_1_100_200_2/seq_20_1_100_200_2_mooda_result.csv	155707.6439633098	200	0.963907216650632	[[ 0. 17.]]	100_200	100	[1035.5 173. ]	2	1	34689	20
153	data/processed/gc_blocknumber_16_07_2019/constructs/seq_20/seq_20_1_100_200_3/seq_20_1_100_200_3_mooda_result.csv	154713.01085185187	200	0.9577499464636919	[[ 0. 17.]]	100_200	100	[1035.5 173. ]	3	1	34689	20
154	data/processed/gc_blocknumber_16_07_2019/constructs/seq_20/seq_20_1_100_200_4/seq_20_1_100_200_4_mooda_result.csv	155743.0078393266	200	0.9641261365086023	[[ 0. 17.]]	100_200	100	[1035.5 173. ]	4	1	34689	20
155	data/processed/gc_blocknumber_16_07_2019/constructs/seq_20/seq_20_2_100_200_0/seq_20_2_100_200_0_mooda_result.csv	148788.49298985966	200	0.9707607032678258	[[ 0. 17.]]	100_200	100	[982.5 173. ]	0	2	34668	20
156	data/processed/gc_blocknumber_16_07_2019/constructs/seq_20/seq_20_2_100_200_1/seq_20_2_100_200_1_mooda_result.csv	147788.52694740743	200	0.9642364908162552	[[ 0. 17.]]	100_200	100	[982.5 173. ]	1	2	34668	20
157	data/processed/gc_blocknumber_16_07_2019/constructs/seq_20/seq_20_2_100_200_2/seq_20_2_100_200_2_mooda_result.csv	147798.51167127572	200	0.9643016354881955	[[ 0. 17.]]	100_200	100	[982.5 173. ]	2	2	34668	20
158	data/processed/gc_blocknumber_16_07_2019/constructs/seq_20/seq_20_2_100_200_3/seq_20_2_100_200_3_mooda_result.csv	146846.1659743552	200	0.9580881188383583	[[ 0. 17.]]	100_200	100	[982.5 173. ]	3	2	34668	20
159	data/processed/gc_blocknumber_16_07_2019/constructs/seq_20/seq_20_2_100_200_4/seq_20_2_100_200_4_mooda_result.csv	147809.64541643136	200	0.9643742768736958	[[ 0. 17.]]	100_200	100	[982.5 173. ]	4	2	34668	20
160	data/processed/gc_blocknumber_16_07_2019/constructs/seq_20/seq_20_3_100_200_0/seq_20_3_100_200_0_mooda_result.csv	157033.59135349386	200	0.9584218800183945	[[ 0. 17.]]	100_200	100	[1037. 175.]	0	3	35176	20
161	data/processed/gc_blocknumber_16_07_2019/constructs/seq_20/seq_20_3_100_200_1/seq_20_3_100_200_1_mooda_result.csv	159104.77758187585	200	0.971062934596364	[[ 0. 17.]]	100_200	100	[1037. 175.]	1	3	35176	20
162	data/processed/gc_blocknumber_16_07_2019/constructs/seq_20/seq_20_3_100_200_2/seq_20_3_100_200_2_mooda_result.csv	157053.0321372294	200	0.9585405328004919	[[ 0. 17.]]	100_200	100	[1037. 175.]	2	3	35176	20
163	data/processed/gc_blocknumber_16_07_2019/constructs/seq_20/seq_20_3_100_200_3/seq_20_3_100_200_3_mooda_result.csv	157040.4453457524	200	0.9584637119353075	[[ 0. 17.]]	100_200	100	[1037. 175.]	3	3	35176	20
164	data/processed/gc_blocknumber_16_07_2019/constructs/seq_20/seq_20_3_100_200_4/seq_20_3_100_200_4_mooda_result.csv	158100.80982927117	200	0.9649354261274072	[[ 0. 17.]]	100_200	100	[1037. 175.]	4	3	35176	20
165	data/processed/gc_blocknumber_16_07_2019/constructs/seq_20/seq_20_4_100_200_0/seq_20_4_100_200_0_mooda_result.csv	136207.26076317084	200	0.9520389515770071	[[ 0. 17.]]	100_200	100	[905.5 175. ]	0	4	35152	20
166	data/processed/gc_blocknumber_16_07_2019/constructs/seq_20/seq_20_4_100_200_1/seq_20_4_100_200_1_mooda_result.csv	137102.8572170267	200	0.9582988433345218	[[ 0. 17.]]	100_200	100	[905.5 175. ]	1	4	35152	20
167	data/processed/gc_blocknumber_16_07_2019/constructs/seq_20/seq_20_4_100_200_2/seq_20_4_100_200_2_mooda_result.csv	138012.19364838846	200	0.9646547725110853	[[ 0. 17.]]	100_200	100	[905.5 175. ]	2	4	35152	20
168	data/processed/gc_blocknumber_16_07_2019/constructs/seq_20/seq_20_4_100_200_3/seq_20_4_100_200_3_mooda_result.csv	137108.49099614908	200	0.9583382213907211	[[ 0. 17.]]	100_200	100	[905.5 175. ]	3	4	35152	20
169	data/processed/gc_blocknumber_16_07_2019/constructs/seq_20/seq_20_4_100_200_4/seq_20_4_100_200_4_mooda_result.csv	138922.38982477513	200	0.9710167109910263	[[ 0. 17.]]	100_200	100	[905.5 175. ]	4	4	35152	20
170	data/processed/gc_blocknumber_16_07_2019/constructs/seq_20/seq_20_5_100_200_0/seq_20_5_100_200_0_mooda_result.csv	99604.78162518401	200	0.9583464662688246	[[ 0. 17.]]	100_200	100	[662. 174.]	0	5	34817	20
171	data/processed/gc_blocknumber_16_07_2019/constructs/seq_20/seq_20_5_100_200_1/seq_20_5_100_200_1_mooda_result.csv	99600.18894763196	200	0.9583022778651064	[[ 0. 17.]]	100_200	100	[662. 174.]	1	5	34817	20
172	data/processed/gc_blocknumber_16_07_2019/constructs/seq_20/seq_20_5_100_200_2/seq_20_5_100_200_2_mooda_result.csv	99606.30829869461	200	0.958361155143597	[[ 0. 17.]]	100_200	100	[662. 174.]	2	5	34817	20
173	data/processed/gc_blocknumber_16_07_2019/constructs/seq_20/seq_20_5_100_200_3/seq_20_5_100_200_3_mooda_result.csv	98940.56016570584	200	0.9519556657658307	[[ 0. 17.]]	100_200	100	[662. 174.]	3	5	34817	20
174	data/processed/gc_blocknumber_16_07_2019/constructs/seq_20/seq_20_5_100_200_4/seq_20_5_100_200_4_mooda_result.csv	99605.05219208205	200	0.9583490695256802	[[ 0. 17.]]	100_200	100	[662. 174.]	4	5	34817	20
175	data/processed/gc_blocknumber_16_07_2019/constructs/seq_20/seq_20_6_100_200_0/seq_20_6_100_200_0_mooda_result.csv	132626.520093358	200	0.9644583103782742	[[ 0. 17.]]	100_200	100	[881.5 173. ]	0	6	34641	20
176	data/processed/gc_blocknumber_16_07_2019/constructs/seq_20/seq_20_6_100_200_1/seq_20_6_100_200_1_mooda_result.csv	131761.54181410256	200	0.9581681997040488	[[ 0. 17.]]	100_200	100	[881.5 173. ]	1	6	34641	20
177	data/processed/gc_blocknumber_16_07_2019/constructs/seq_20/seq_20_6_100_200_2/seq_20_6_100_200_2_mooda_result.csv	131727.5874818433	200	0.9579212842462826	[[ 0. 17.]]	100_200	100	[881.5 173. ]	2	6	34641	20
178	data/processed/gc_blocknumber_16_07_2019/constructs/seq_20/seq_20_6_100_200_3/seq_20_6_100_200_3_mooda_result.csv	131744.8505681001	200	0.9580468211825713	[[ 0. 17.]]	100_200	100	[881.5 173. ]	3	6	34641	20
179	data/processed/gc_blocknumber_16_07_2019/constructs/seq_20/seq_20_6_100_200_4/seq_20_6_100_200_4_mooda_result.csv	131743.22286545648	200	0.9580349845503475	[[ 0. 17.]]	100_200	100	[881.5 173. ]	4	6	34641	20
180	data/processed/gc_blocknumber_16_07_2019/constructs/seq_20/seq_20_7_100_200_0/seq_20_7_100_200_0_mooda_result.csv	130131.66972822834	200	0.958224437452438	[[ 0. 17.]]	100_200	100	[865. 174.]	0	7	34908	20
181	data/processed/gc_blocknumber_16_07_2019/constructs/seq_20/seq_20_7_100_200_1/seq_20_7_100_200_1_mooda_result.csv	131853.15809609633	200	0.970900615559783	[[ 0. 17.]]	100_200	100	[865. 174.]	1	7	34908	20
182	data/processed/gc_blocknumber_16_07_2019/constructs/seq_20/seq_20_7_100_200_2/seq_20_7_100_200_2_mooda_result.csv	129271.18318260976	200	0.9518882455182781	[[ 0. 17.]]	100_200	100	[865. 174.]	2	7	34908	20
183	data/processed/gc_blocknumber_16_07_2019/constructs/seq_20/seq_20_7_100_200_3/seq_20_7_100_200_3_mooda_result.csv	129284.84669109253	200	0.9519888567511692	[[ 0. 17.]]	100_200	100	[865. 174.]	3	7	34908	20
184	data/processed/gc_blocknumber_16_07_2019/constructs/seq_20/seq_20_7_100_200_4/seq_20_7_100_200_4_mooda_result.csv	130138.85260319065	200	0.9582773285460082	[[ 0. 17.]]	100_200	100	[865. 174.]	4	7	34908	20
185	data/processed/gc_blocknumber_16_07_2019/constructs/seq_20/seq_20_8_100_200_0/seq_20_8_100_200_0_mooda_result.csv	141146.52076487322	200	0.9641320429985022	[[ 0. 17.]]	100_200	100	[944.5 172. ]	0	8	34523	20
186	data/processed/gc_blocknumber_16_07_2019/constructs/seq_20/seq_20_8_100_200_1/seq_20_8_100_200_1_mooda_result.csv	140194.8779575852	200	0.9576316395948374	[[ 0. 17.]]	100_200	100	[944.5 172. ]	1	8	34523	20
187	data/processed/gc_blocknumber_16_07_2019/constructs/seq_20/seq_20_8_100_200_2/seq_20_8_100_200_2_mooda_result.csv	140186.95153719955	200	0.9575774964545128	[[ 0. 17.]]	100_200	100	[944.5 172. ]	2	8	34523	20
188	data/processed/gc_blocknumber_16_07_2019/constructs/seq_20/seq_20_8_100_200_3/seq_20_8_100_200_3_mooda_result.csv	140180.78521437265	200	0.957535376043803	[[ 0. 17.]]	100_200	100	[944.5 172. ]	3	8	34523	20
189	data/processed/gc_blocknumber_16_07_2019/constructs/seq_20/seq_20_8_100_200_4/seq_20_8_100_200_4_mooda_result.csv	141132.65784546186	200	0.9640373493089831	[[ 0. 17.]]	100_200	100	[944.5 172. ]	4	8	34523	20
190	data/processed/gc_blocknumber_16_07_2019/constructs/seq_20/seq_20_9_100_200_0/seq_20_9_100_200_0_mooda_result.csv	114939.92337726889	200	0.9584556910097304	[[ 0. 17.]]	100_200	100	[759. 175.]	0	9	35001	20
191	data/processed/gc_blocknumber_16_07_2019/constructs/seq_20/seq_20_9_100_200_1/seq_20_9_100_200_1_mooda_result.csv	114951.75583327272	200	0.9585543589439196	[[ 0. 17.]]	100_200	100	[759. 175.]	1	9	35001	20
192	data/processed/gc_blocknumber_16_07_2019/constructs/seq_20/seq_20_9_100_200_2/seq_20_9_100_200_2_mooda_result.csv	114192.18206103313	200	0.9522204604745846	[[ 0. 17.]]	100_200	100	[759. 175.]	2	9	35001	20
193	data/processed/gc_blocknumber_16_07_2019/constructs/seq_20/seq_20_9_100_200_3/seq_20_9_100_200_3_mooda_result.csv	116439.73028628234	200	0.9709622111562711	[[ 0. 17.]]	100_200	100	[759. 175.]	3	9	35001	20
194	data/processed/gc_blocknumber_16_07_2019/constructs/seq_20/seq_20_9_100_200_4/seq_20_9_100_200_4_mooda_result.csv	114203.33594863897	200	0.9523134699941542	[[ 0. 17.]]	100_200	100	[759. 175.]	4	9	35001	20
195	data/processed/gc_blocknumber_16_07_2019/constructs/seq_20/seq_20_10_100_200_0/seq_20_10_100_200_0_mooda_result.csv	144596.5961546616	200	0.9643952122897361	[[ 0. 17.]]	100_200	100	[955. 174.]	0	10	34927	20
196	data/processed/gc_blocknumber_16_07_2019/constructs/seq_20/seq_20_10_100_200_1/seq_20_10_100_200_1_mooda_result.csv	144612.03703139475	200	0.9644981960942726	[[ 0. 17.]]	100_200	100	[955. 174.]	1	10	34927	20
197	data/processed/gc_blocknumber_16_07_2019/constructs/seq_20/seq_20_10_100_200_2/seq_20_10_100_200_2_mooda_result.csv	143636.66516147123	200	0.957992897998941	[[ 0. 17.]]	100_200	100	[955. 174.]	2	10	34927	20
198	data/processed/gc_blocknumber_16_07_2019/constructs/seq_20/seq_20_10_100_200_3/seq_20_10_100_200_3_mooda_result.csv	143647.22369319524	200	0.9580633187260829	[[ 0. 17.]]	100_200	100	[955. 174.]	3	10	34927	20
199	data/processed/gc_blocknumber_16_07_2019/constructs/seq_20/seq_20_10_100_200_4/seq_20_10_100_200_4_mooda_result.csv	144606.15200692433	200	0.9644589455892508	[[ 0. 17.]]	100_200	100	[955. 174.]	4	10	34927	20
