## Supplementary Tables for "Design and assembly of DNA molecules using multi-objective optimisation": standard_gc_blockvariance_blocknumber_seq_5_hypervolume.csv

	filename	hypervolume	iterations	normalised_hypervolume	null_point	parameter_setting	population_size	reference_points	run	sequence_id	sequence_length	transcription_units
0	data/processed/gc_blockvariance_blocknumber_16_07_2019/constructs/seq_5/seq_5_1_50_100_0/seq_5_1_50_100_0_mooda_result.csv	5279826468.38014	100	0.9379529868265042	[[0. 4. 0.]]	50_100	50	[1.695e+02 4.500e+01 8.100e+05]	0	1	9035	5
1	data/processed/gc_blockvariance_blocknumber_16_07_2019/constructs/seq_5/seq_5_1_50_100_1/seq_5_1_50_100_1_mooda_result.csv	5411994739.672083	100	0.9614324753218915	[[0. 4. 0.]]	50_100	50	[1.695e+02 4.500e+01 8.100e+05]	1	1	9035	5
2	data/processed/gc_blockvariance_blocknumber_16_07_2019/constructs/seq_5/seq_5_1_50_100_2/seq_5_1_50_100_2_mooda_result.csv	5286175232.971433	100	0.9390808350136981	[[0. 4. 0.]]	50_100	50	[1.695e+02 4.500e+01 8.100e+05]	2	1	9035	5
3	data/processed/gc_blockvariance_blocknumber_16_07_2019/constructs/seq_5/seq_5_1_50_100_3/seq_5_1_50_100_3_mooda_result.csv	5281423623.030514	100	0.9382367188740843	[[0. 4. 0.]]	50_100	50	[1.695e+02 4.500e+01 8.100e+05]	3	1	9035	5
4	data/processed/gc_blockvariance_blocknumber_16_07_2019/constructs/seq_5/seq_5_1_50_100_4/seq_5_1_50_100_4_mooda_result.csv	5273125982.885861	100	0.9367626559661654	[[0. 4. 0.]]	50_100	50	[1.695e+02 4.500e+01 8.100e+05]	4	1	9035	5
5	data/processed/gc_blockvariance_blocknumber_16_07_2019/constructs/seq_5/seq_5_2_50_100_0/seq_5_2_50_100_0_mooda_result.csv	3791917294.7592535	100	0.9587096818033979	[[0. 4. 0.]]	50_100	50	[1.285e+02 4.200e+01 8.100e+05]	0	2	8583	5
6	data/processed/gc_blockvariance_blocknumber_16_07_2019/constructs/seq_5/seq_5_2_50_100_1/seq_5_2_50_100_1_mooda_result.csv	3788794224.3688116	100	0.9579200765489774	[[0. 4. 0.]]	50_100	50	[1.285e+02 4.200e+01 8.100e+05]	1	2	8583	5
7	data/processed/gc_blockvariance_blocknumber_16_07_2019/constructs/seq_5/seq_5_2_50_100_2/seq_5_2_50_100_2_mooda_result.csv	3685508523.9338255	100	0.9318063738224643	[[0. 4. 0.]]	50_100	50	[1.285e+02 4.200e+01 8.100e+05]	2	2	8583	5
8	data/processed/gc_blockvariance_blocknumber_16_07_2019/constructs/seq_5/seq_5_2_50_100_3/seq_5_2_50_100_3_mooda_result.csv	3785873523.1334105	100	0.9571816362470477	[[0. 4. 0.]]	50_100	50	[1.285e+02 4.200e+01 8.100e+05]	3	2	8583	5
9	data/processed/gc_blockvariance_blocknumber_16_07_2019/constructs/seq_5/seq_5_2_50_100_4/seq_5_2_50_100_4_mooda_result.csv	3790122006.5767374	100	0.9582557794557428	[[0. 4. 0.]]	50_100	50	[1.285e+02 4.200e+01 8.100e+05]	4	2	8583	5
10	data/processed/gc_blockvariance_blocknumber_16_07_2019/constructs/seq_5/seq_5_3_50_100_0/seq_5_3_50_100_0_mooda_result.csv	7086443585.391544	100	0.9586561236504498	[[0. 4. 0.]]	50_100	50	[2.34e+02 4.30e+01 8.10e+05]	0	3	8769	5
11	data/processed/gc_blockvariance_blocknumber_16_07_2019/constructs/seq_5/seq_5_3_50_100_1/seq_5_3_50_100_1_mooda_result.csv	6900538009.338965	100	0.9335067639249364	[[0. 4. 0.]]	50_100	50	[2.34e+02 4.30e+01 8.10e+05]	1	3	8769	5
12	data/processed/gc_blockvariance_blocknumber_16_07_2019/constructs/seq_5/seq_5_3_50_100_2/seq_5_3_50_100_2_mooda_result.csv	7080979213.781273	100	0.9579169018894967	[[0. 4. 0.]]	50_100	50	[2.34e+02 4.30e+01 8.10e+05]	2	3	8769	5
13	data/processed/gc_blockvariance_blocknumber_16_07_2019/constructs/seq_5/seq_5_3_50_100_3/seq_5_3_50_100_3_mooda_result.csv	6889491067.268147	100	0.932012330428615	[[0. 4. 0.]]	50_100	50	[2.34e+02 4.30e+01 8.10e+05]	3	3	8769	5
14	data/processed/gc_blockvariance_blocknumber_16_07_2019/constructs/seq_5/seq_5_3_50_100_4/seq_5_3_50_100_4_mooda_result.csv	7080029360.8972435	100	0.9577884055185217	[[0. 4. 0.]]	50_100	50	[2.34e+02 4.30e+01 8.10e+05]	4	3	8769	5
15	data/processed/gc_blockvariance_blocknumber_16_07_2019/constructs/seq_5/seq_5_4_50_100_0/seq_5_4_50_100_0_mooda_result.csv	5317395497.078226	100	0.9591183868598155	[[0. 4. 0.]]	50_100	50	[1.755e+02 4.300e+01 8.100e+05]	0	4	8651	5
16	data/processed/gc_blockvariance_blocknumber_16_07_2019/constructs/seq_5/seq_5_4_50_100_1/seq_5_4_50_100_1_mooda_result.csv	5319266357.87177	100	0.9594558409738323	[[0. 4. 0.]]	50_100	50	[1.755e+02 4.300e+01 8.100e+05]	1	4	8651	5
17	data/processed/gc_blockvariance_blocknumber_16_07_2019/constructs/seq_5/seq_5_4_50_100_2/seq_5_4_50_100_2_mooda_result.csv	5316768301.820667	100	0.9590052573203621	[[0. 4. 0.]]	50_100	50	[1.755e+02 4.300e+01 8.100e+05]	2	4	8651	5
18	data/processed/gc_blockvariance_blocknumber_16_07_2019/constructs/seq_5/seq_5_4_50_100_3/seq_5_4_50_100_3_mooda_result.csv	5175957970.483786	100	0.9336067745632991	[[0. 4. 0.]]	50_100	50	[1.755e+02 4.300e+01 8.100e+05]	3	4	8651	5
19	data/processed/gc_blockvariance_blocknumber_16_07_2019/constructs/seq_5/seq_5_4_50_100_4/seq_5_4_50_100_4_mooda_result.csv	5318224198.807251	100	0.9592678628703863	[[0. 4. 0.]]	50_100	50	[1.755e+02 4.300e+01 8.100e+05]	4	4	8651	5
20	data/processed/gc_blockvariance_blocknumber_16_07_2019/constructs/seq_5/seq_5_5_50_100_0/seq_5_5_50_100_0_mooda_result.csv	8640675718.176674	100	0.9593076336904558	[[0. 4. 0.]]	50_100	50	[2.78e+02 4.40e+01 8.10e+05]	0	5	8917	5
21	data/processed/gc_blockvariance_blocknumber_16_07_2019/constructs/seq_5/seq_5_5_50_100_1/seq_5_5_50_100_1_mooda_result.csv	8414960724.830894	100	0.9342482375023198	[[0. 4. 0.]]	50_100	50	[2.78e+02 4.40e+01 8.10e+05]	1	5	8917	5
22	data/processed/gc_blockvariance_blocknumber_16_07_2019/constructs/seq_5/seq_5_5_50_100_2/seq_5_5_50_100_2_mooda_result.csv	8414828944.076723	100	0.9342336069007819	[[0. 4. 0.]]	50_100	50	[2.78e+02 4.40e+01 8.10e+05]	2	5	8917	5
23	data/processed/gc_blockvariance_blocknumber_16_07_2019/constructs/seq_5/seq_5_5_50_100_3/seq_5_5_50_100_3_mooda_result.csv	8633826786.8032	100	0.9585472496228794	[[0. 4. 0.]]	50_100	50	[2.78e+02 4.40e+01 8.10e+05]	3	5	8917	5
24	data/processed/gc_blockvariance_blocknumber_16_07_2019/constructs/seq_5/seq_5_5_50_100_4/seq_5_5_50_100_4_mooda_result.csv	8413068814.349854	100	0.9340381932620409	[[0. 4. 0.]]	50_100	50	[2.78e+02 4.40e+01 8.10e+05]	4	5	8917	5
25	data/processed/gc_blockvariance_blocknumber_16_07_2019/constructs/seq_5/seq_5_6_50_100_0/seq_5_6_50_100_0_mooda_result.csv	7579986447.714612	100	0.9607811047373199	[[0. 4. 0.]]	50_100	50	[2.435e+02 4.400e+01 8.100e+05]	0	6	8896	5
26	data/processed/gc_blockvariance_blocknumber_16_07_2019/constructs/seq_5/seq_5_6_50_100_1/seq_5_6_50_100_1_mooda_result.csv	7390068246.84137	100	0.9367085262303052	[[0. 4. 0.]]	50_100	50	[2.435e+02 4.400e+01 8.100e+05]	1	6	8896	5
27	data/processed/gc_blockvariance_blocknumber_16_07_2019/constructs/seq_5/seq_5_6_50_100_2/seq_5_6_50_100_2_mooda_result.csv	7577012277.648498	100	0.9604041216884044	[[0. 4. 0.]]	50_100	50	[2.435e+02 4.400e+01 8.100e+05]	2	6	8896	5
28	data/processed/gc_blockvariance_blocknumber_16_07_2019/constructs/seq_5/seq_5_6_50_100_3/seq_5_6_50_100_3_mooda_result.csv	7380944874.781909	100	0.9355521173703842	[[0. 4. 0.]]	50_100	50	[2.435e+02 4.400e+01 8.100e+05]	3	6	8896	5
29	data/processed/gc_blockvariance_blocknumber_16_07_2019/constructs/seq_5/seq_5_6_50_100_4/seq_5_6_50_100_4_mooda_result.csv	7576221939.866774	100	0.9603039445162843	[[0. 4. 0.]]	50_100	50	[2.435e+02 4.400e+01 8.100e+05]	4	6	8896	5
30	data/processed/gc_blockvariance_blocknumber_16_07_2019/constructs/seq_5/seq_5_7_50_100_0/seq_5_7_50_100_0_mooda_result.csv	5672127271.637963	100	0.932750750753438	[[0. 4. 0.]]	50_100	50	[1.925e+02 4.300e+01 8.100e+05]	0	7	8678	5
31	data/processed/gc_blockvariance_blocknumber_16_07_2019/constructs/seq_5/seq_5_7_50_100_1/seq_5_7_50_100_1_mooda_result.csv	5821814222.758092	100	0.9573659628861825	[[0. 4. 0.]]	50_100	50	[1.925e+02 4.300e+01 8.100e+05]	1	7	8678	5
32	data/processed/gc_blockvariance_blocknumber_16_07_2019/constructs/seq_5/seq_5_7_50_100_2/seq_5_7_50_100_2_mooda_result.csv	5672866877.892613	100	0.9328723750147159	[[0. 4. 0.]]	50_100	50	[1.925e+02 4.300e+01 8.100e+05]	2	7	8678	5
33	data/processed/gc_blockvariance_blocknumber_16_07_2019/constructs/seq_5/seq_5_7_50_100_3/seq_5_7_50_100_3_mooda_result.csv	5669158944.150089	100	0.93226262530064	[[0. 4. 0.]]	50_100	50	[1.925e+02 4.300e+01 8.100e+05]	3	7	8678	5
34	data/processed/gc_blockvariance_blocknumber_16_07_2019/constructs/seq_5/seq_5_7_50_100_4/seq_5_7_50_100_4_mooda_result.csv	5671864080.53951	100	0.9327074703961897	[[0. 4. 0.]]	50_100	50	[1.925e+02 4.300e+01 8.100e+05]	4	7	8678	5
35	data/processed/gc_blockvariance_blocknumber_16_07_2019/constructs/seq_5/seq_5_8_50_100_0/seq_5_8_50_100_0_mooda_result.csv	6969130104.610268	100	0.9591821991838733	[[0. 4. 0.]]	50_100	50	[2.3e+02 4.3e+01 8.1e+05]	0	8	8615	5
36	data/processed/gc_blockvariance_blocknumber_16_07_2019/constructs/seq_5/seq_5_8_50_100_1/seq_5_8_50_100_1_mooda_result.csv	6960539516.890388	100	0.9579998509283878	[[0. 4. 0.]]	50_100	50	[2.3e+02 4.3e+01 8.1e+05]	1	8	8615	5
37	data/processed/gc_blockvariance_blocknumber_16_07_2019/constructs/seq_5/seq_5_8_50_100_2/seq_5_8_50_100_2_mooda_result.csv	6967044582.5091095	100	0.9588951625458124	[[0. 4. 0.]]	50_100	50	[2.3e+02 4.3e+01 8.1e+05]	2	8	8615	5
38	data/processed/gc_blockvariance_blocknumber_16_07_2019/constructs/seq_5/seq_5_8_50_100_3/seq_5_8_50_100_3_mooda_result.csv	6971515209.4438925	100	0.959510468288519	[[0. 4. 0.]]	50_100	50	[2.3e+02 4.3e+01 8.1e+05]	3	8	8615	5
39	data/processed/gc_blockvariance_blocknumber_16_07_2019/constructs/seq_5/seq_5_8_50_100_4/seq_5_8_50_100_4_mooda_result.csv	6969184206.666685	100	0.9591896454115482	[[0. 4. 0.]]	50_100	50	[2.3e+02 4.3e+01 8.1e+05]	4	8	8615	5
40	data/processed/gc_blockvariance_blocknumber_16_07_2019/constructs/seq_5/seq_5_9_50_100_0/seq_5_9_50_100_0_mooda_result.csv	9456559222.505249	100	0.9579293925931243	[[0. 4. 0.]]	50_100	50	[3.125e+02 4.300e+01 8.100e+05]	0	9	8615	5
41	data/processed/gc_blockvariance_blocknumber_16_07_2019/constructs/seq_5/seq_5_9_50_100_1/seq_5_9_50_100_1_mooda_result.csv	9222672047.143715	100	0.9342371177860047	[[0. 4. 0.]]	50_100	50	[3.125e+02 4.300e+01 8.100e+05]	1	9	8615	5
42	data/processed/gc_blockvariance_blocknumber_16_07_2019/constructs/seq_5/seq_5_9_50_100_2/seq_5_9_50_100_2_mooda_result.csv	9459757554.492718	100	0.9582533768400348	[[0. 4. 0.]]	50_100	50	[3.125e+02 4.300e+01 8.100e+05]	2	9	8615	5
43	data/processed/gc_blockvariance_blocknumber_16_07_2019/constructs/seq_5/seq_5_9_50_100_3/seq_5_9_50_100_3_mooda_result.csv	9213235568.021826	100	0.9332812224650155	[[0. 4. 0.]]	50_100	50	[3.125e+02 4.300e+01 8.100e+05]	3	9	8615	5
44	data/processed/gc_blockvariance_blocknumber_16_07_2019/constructs/seq_5/seq_5_9_50_100_4/seq_5_9_50_100_4_mooda_result.csv	9463218322.867542	100	0.9586039453363766	[[0. 4. 0.]]	50_100	50	[3.125e+02 4.300e+01 8.100e+05]	4	9	8615	5
45	data/processed/gc_blockvariance_blocknumber_16_07_2019/constructs/seq_5/seq_5_10_50_100_0/seq_5_10_50_100_0_mooda_result.csv	8502223021.986678	100	0.9345238276426566	[[0. 4. 0.]]	50_100	50	[2.88e+02 4.30e+01 8.10e+05]	0	10	8725	5
46	data/processed/gc_blockvariance_blocknumber_16_07_2019/constructs/seq_5/seq_5_10_50_100_1/seq_5_10_50_100_1_mooda_result.csv	8723808865.782795	100	0.9588794873754435	[[0. 4. 0.]]	50_100	50	[2.88e+02 4.30e+01 8.10e+05]	1	10	8725	5
47	data/processed/gc_blockvariance_blocknumber_16_07_2019/constructs/seq_5/seq_5_10_50_100_2/seq_5_10_50_100_2_mooda_result.csv	8726165673.924854	100	0.959138536492391	[[0. 4. 0.]]	50_100	50	[2.88e+02 4.30e+01 8.10e+05]	2	10	8725	5
48	data/processed/gc_blockvariance_blocknumber_16_07_2019/constructs/seq_5/seq_5_10_50_100_3/seq_5_10_50_100_3_mooda_result.csv	8479455963.502112	100	0.932021381096131	[[0. 4. 0.]]	50_100	50	[2.88e+02 4.30e+01 8.10e+05]	3	10	8725	5
49	data/processed/gc_blockvariance_blocknumber_16_07_2019/constructs/seq_5/seq_5_10_50_100_4/seq_5_10_50_100_4_mooda_result.csv	8732035637.139978	100	0.9597837348690667	[[0. 4. 0.]]	50_100	50	[2.88e+02 4.30e+01 8.10e+05]	4	10	8725	5
50	data/processed/gc_blockvariance_blocknumber_16_07_2019/constructs/seq_5/seq_5_1_100_100_0/seq_5_1_100_100_0_mooda_result.csv	5286734934.732643	100	0.939180265163875	[[0. 4. 0.]]	100_100	100	[1.695e+02 4.500e+01 8.100e+05]	0	1	9035	5
51	data/processed/gc_blockvariance_blocknumber_16_07_2019/constructs/seq_5/seq_5_1_100_100_1/seq_5_1_100_100_1_mooda_result.csv	5282638710.140433	100	0.9384525772154197	[[0. 4. 0.]]	100_100	100	[1.695e+02 4.500e+01 8.100e+05]	1	1	9035	5
52	data/processed/gc_blockvariance_blocknumber_16_07_2019/constructs/seq_5/seq_5_1_100_100_2/seq_5_1_100_100_2_mooda_result.csv	5286940664.948743	100	0.9392168128178229	[[0. 4. 0.]]	100_100	100	[1.695e+02 4.500e+01 8.100e+05]	2	1	9035	5
53	data/processed/gc_blockvariance_blocknumber_16_07_2019/constructs/seq_5/seq_5_1_100_100_3/seq_5_1_100_100_3_mooda_result.csv	5287558271.9751215	100	0.9393265297485869	[[0. 4. 0.]]	100_100	100	[1.695e+02 4.500e+01 8.100e+05]	3	1	9035	5
54	data/processed/gc_blockvariance_blocknumber_16_07_2019/constructs/seq_5/seq_5_1_100_100_4/seq_5_1_100_100_4_mooda_result.csv	5420177389.114997	100	0.962886110309916	[[0. 4. 0.]]	100_100	100	[1.695e+02 4.500e+01 8.100e+05]	4	1	9035	5
55	data/processed/gc_blockvariance_blocknumber_16_07_2019/constructs/seq_5/seq_5_2_100_100_0/seq_5_2_100_100_0_mooda_result.csv	3790456664.6750736	100	0.9583403909949797	[[0. 4. 0.]]	100_100	100	[1.285e+02 4.200e+01 8.100e+05]	0	2	8583	5
56	data/processed/gc_blockvariance_blocknumber_16_07_2019/constructs/seq_5/seq_5_2_100_100_1/seq_5_2_100_100_1_mooda_result.csv	3689151392.6823144	100	0.9327273995904952	[[0. 4. 0.]]	100_100	100	[1.285e+02 4.200e+01 8.100e+05]	1	2	8583	5
57	data/processed/gc_blockvariance_blocknumber_16_07_2019/constructs/seq_5/seq_5_2_100_100_2/seq_5_2_100_100_2_mooda_result.csv	3790837336.1899266	100	0.9584366360969973	[[0. 4. 0.]]	100_100	100	[1.285e+02 4.200e+01 8.100e+05]	2	2	8583	5
58	data/processed/gc_blockvariance_blocknumber_16_07_2019/constructs/seq_5/seq_5_2_100_100_3/seq_5_2_100_100_3_mooda_result.csv	3790820092.6375594	100	0.958432276413144	[[0. 4. 0.]]	100_100	100	[1.285e+02 4.200e+01 8.100e+05]	3	2	8583	5
59	data/processed/gc_blockvariance_blocknumber_16_07_2019/constructs/seq_5/seq_5_2_100_100_4/seq_5_2_100_100_4_mooda_result.csv	3790533299.464467	100	0.9583597665532642	[[0. 4. 0.]]	100_100	100	[1.285e+02 4.200e+01 8.100e+05]	4	2	8583	5
60	data/processed/gc_blockvariance_blocknumber_16_07_2019/constructs/seq_5/seq_5_3_100_100_0/seq_5_3_100_100_0_mooda_result.csv	7088088119.638819	100	0.9588785967157759	[[0. 4. 0.]]	100_100	100	[2.34e+02 4.30e+01 8.10e+05]	0	3	8769	5
61	data/processed/gc_blockvariance_blocknumber_16_07_2019/constructs/seq_5/seq_5_3_100_100_1/seq_5_3_100_100_1_mooda_result.csv	6896997492.284939	100	0.9330278017609352	[[0. 4. 0.]]	100_100	100	[2.34e+02 4.30e+01 8.10e+05]	1	3	8769	5
62	data/processed/gc_blockvariance_blocknumber_16_07_2019/constructs/seq_5/seq_5_3_100_100_2/seq_5_3_100_100_2_mooda_result.csv	7087379920.015781	100	0.9587827912673573	[[0. 4. 0.]]	100_100	100	[2.34e+02 4.30e+01 8.10e+05]	2	3	8769	5
63	data/processed/gc_blockvariance_blocknumber_16_07_2019/constructs/seq_5/seq_5_3_100_100_3/seq_5_3_100_100_3_mooda_result.csv	6896744001.716429	100	0.9329935094840178	[[0. 4. 0.]]	100_100	100	[2.34e+02 4.30e+01 8.10e+05]	3	3	8769	5
64	data/processed/gc_blockvariance_blocknumber_16_07_2019/constructs/seq_5/seq_5_3_100_100_4/seq_5_3_100_100_4_mooda_result.csv	6903497459.122206	100	0.9339071191416474	[[0. 4. 0.]]	100_100	100	[2.34e+02 4.30e+01 8.10e+05]	4	3	8769	5
65	data/processed/gc_blockvariance_blocknumber_16_07_2019/constructs/seq_5/seq_5_4_100_100_0/seq_5_4_100_100_0_mooda_result.csv	5320797618.882447	100	0.9597320402129578	[[0. 4. 0.]]	100_100	100	[1.755e+02 4.300e+01 8.100e+05]	0	4	8651	5
66	data/processed/gc_blockvariance_blocknumber_16_07_2019/constructs/seq_5/seq_5_4_100_100_1/seq_5_4_100_100_1_mooda_result.csv	5182804697.227858	100	0.9348417441106371	[[0. 4. 0.]]	100_100	100	[1.755e+02 4.300e+01 8.100e+05]	1	4	8651	5
67	data/processed/gc_blockvariance_blocknumber_16_07_2019/constructs/seq_5/seq_5_4_100_100_2/seq_5_4_100_100_2_mooda_result.csv	5323133378.587904	100	0.9601533498714213	[[0. 4. 0.]]	100_100	100	[1.755e+02 4.300e+01 8.100e+05]	2	4	8651	5
68	data/processed/gc_blockvariance_blocknumber_16_07_2019/constructs/seq_5/seq_5_4_100_100_3/seq_5_4_100_100_3_mooda_result.csv	5322078371.779295	100	0.9599630543726277	[[0. 4. 0.]]	100_100	100	[1.755e+02 4.300e+01 8.100e+05]	3	4	8651	5
69	data/processed/gc_blockvariance_blocknumber_16_07_2019/constructs/seq_5/seq_5_4_100_100_4/seq_5_4_100_100_4_mooda_result.csv	5183765524.992695	100	0.9350150521853078	[[0. 4. 0.]]	100_100	100	[1.755e+02 4.300e+01 8.100e+05]	4	4	8651	5
70	data/processed/gc_blockvariance_blocknumber_16_07_2019/constructs/seq_5/seq_5_5_100_100_0/seq_5_5_100_100_0_mooda_result.csv	8420223123.828849	100	0.9348324811072085	[[0. 4. 0.]]	100_100	100	[2.78e+02 4.40e+01 8.10e+05]	0	5	8917	5
71	data/processed/gc_blockvariance_blocknumber_16_07_2019/constructs/seq_5/seq_5_5_100_100_1/seq_5_5_100_100_1_mooda_result.csv	8420336589.592735	100	0.9348450783365236	[[0. 4. 0.]]	100_100	100	[2.78e+02 4.40e+01 8.10e+05]	1	5	8917	5
72	data/processed/gc_blockvariance_blocknumber_16_07_2019/constructs/seq_5/seq_5_5_100_100_2/seq_5_5_100_100_2_mooda_result.csv	8423338940.101255	100	0.9351784061751993	[[0. 4. 0.]]	100_100	100	[2.78e+02 4.40e+01 8.10e+05]	2	5	8917	5
73	data/processed/gc_blockvariance_blocknumber_16_07_2019/constructs/seq_5/seq_5_5_100_100_3/seq_5_5_100_100_3_mooda_result.csv	8627174295.1599	100	0.9578086747446377	[[0. 4. 0.]]	100_100	100	[2.78e+02 4.40e+01 8.10e+05]	3	5	8917	5
74	data/processed/gc_blockvariance_blocknumber_16_07_2019/constructs/seq_5/seq_5_5_100_100_4/seq_5_5_100_100_4_mooda_result.csv	8423373291.838563	100	0.9351822199838532	[[0. 4. 0.]]	100_100	100	[2.78e+02 4.40e+01 8.10e+05]	4	5	8917	5
75	data/processed/gc_blockvariance_blocknumber_16_07_2019/constructs/seq_5/seq_5_6_100_100_0/seq_5_6_100_100_0_mooda_result.csv	7585880464.214029	100	0.9615281851869635	[[0. 4. 0.]]	100_100	100	[2.435e+02 4.400e+01 8.100e+05]	0	6	8896	5
76	data/processed/gc_blockvariance_blocknumber_16_07_2019/constructs/seq_5/seq_5_6_100_100_1/seq_5_6_100_100_1_mooda_result.csv	7390474548.793053	100	0.9367600259580009	[[0. 4. 0.]]	100_100	100	[2.435e+02 4.400e+01 8.100e+05]	1	6	8896	5
77	data/processed/gc_blockvariance_blocknumber_16_07_2019/constructs/seq_5/seq_5_6_100_100_2/seq_5_6_100_100_2_mooda_result.csv	7581832956.315997	100	0.9610151540441602	[[0. 4. 0.]]	100_100	100	[2.435e+02 4.400e+01 8.100e+05]	2	6	8896	5
78	data/processed/gc_blockvariance_blocknumber_16_07_2019/constructs/seq_5/seq_5_6_100_100_3/seq_5_6_100_100_3_mooda_result.csv	7387515537.809681	100	0.9363849643584659	[[0. 4. 0.]]	100_100	100	[2.435e+02 4.400e+01 8.100e+05]	3	6	8896	5
79	data/processed/gc_blockvariance_blocknumber_16_07_2019/constructs/seq_5/seq_5_6_100_100_4/seq_5_6_100_100_4_mooda_result.csv	7587116953.895373	100	0.9616849131613777	[[0. 4. 0.]]	100_100	100	[2.435e+02 4.400e+01 8.100e+05]	4	6	8896	5
80	data/processed/gc_blockvariance_blocknumber_16_07_2019/constructs/seq_5/seq_5_7_100_100_0/seq_5_7_100_100_0_mooda_result.csv	5826073999.384144	100	0.9580664601874083	[[0. 4. 0.]]	100_100	100	[1.925e+02 4.300e+01 8.100e+05]	0	7	8678	5
81	data/processed/gc_blockvariance_blocknumber_16_07_2019/constructs/seq_5/seq_5_7_100_100_1/seq_5_7_100_100_1_mooda_result.csv	5825575796.025367	100	0.957984533330927	[[0. 4. 0.]]	100_100	100	[1.925e+02 4.300e+01 8.100e+05]	1	7	8678	5
82	data/processed/gc_blockvariance_blocknumber_16_07_2019/constructs/seq_5/seq_5_7_100_100_2/seq_5_7_100_100_2_mooda_result.csv	5828520346.8336735	100	0.9584687488369529	[[0. 4. 0.]]	100_100	100	[1.925e+02 4.300e+01 8.100e+05]	2	7	8678	5
83	data/processed/gc_blockvariance_blocknumber_16_07_2019/constructs/seq_5/seq_5_7_100_100_3/seq_5_7_100_100_3_mooda_result.csv	5826336847.056009	100	0.9581096840700056	[[0. 4. 0.]]	100_100	100	[1.925e+02 4.300e+01 8.100e+05]	3	7	8678	5
84	data/processed/gc_blockvariance_blocknumber_16_07_2019/constructs/seq_5/seq_5_7_100_100_4/seq_5_7_100_100_4_mooda_result.csv	5825399721.210598	100	0.9579555787768771	[[0. 4. 0.]]	100_100	100	[1.925e+02 4.300e+01 8.100e+05]	4	7	8678	5
85	data/processed/gc_blockvariance_blocknumber_16_07_2019/constructs/seq_5/seq_5_8_100_100_0/seq_5_8_100_100_0_mooda_result.csv	6975443966.369319	100	0.9600511948427982	[[0. 4. 0.]]	100_100	100	[2.3e+02 4.3e+01 8.1e+05]	0	8	8615	5
86	data/processed/gc_blockvariance_blocknumber_16_07_2019/constructs/seq_5/seq_5_8_100_100_1/seq_5_8_100_100_1_mooda_result.csv	6974904097.092922	100	0.9599768910212261	[[0. 4. 0.]]	100_100	100	[2.3e+02 4.3e+01 8.1e+05]	1	8	8615	5
87	data/processed/gc_blockvariance_blocknumber_16_07_2019/constructs/seq_5/seq_5_8_100_100_2/seq_5_8_100_100_2_mooda_result.csv	6793754800.867624	100	0.9350447721303693	[[0. 4. 0.]]	100_100	100	[2.3e+02 4.3e+01 8.1e+05]	2	8	8615	5
88	data/processed/gc_blockvariance_blocknumber_16_07_2019/constructs/seq_5/seq_5_8_100_100_3/seq_5_8_100_100_3_mooda_result.csv	6977388232.3852825	100	0.9603187899837982	[[0. 4. 0.]]	100_100	100	[2.3e+02 4.3e+01 8.1e+05]	3	8	8615	5
89	data/processed/gc_blockvariance_blocknumber_16_07_2019/constructs/seq_5/seq_5_8_100_100_4/seq_5_8_100_100_4_mooda_result.csv	6971927327.000147	100	0.9595671892591419	[[0. 4. 0.]]	100_100	100	[2.3e+02 4.3e+01 8.1e+05]	4	8	8615	5
90	data/processed/gc_blockvariance_blocknumber_16_07_2019/constructs/seq_5/seq_5_9_100_100_0/seq_5_9_100_100_0_mooda_result.csv	9470294301.244108	100	0.9593207269383079	[[0. 4. 0.]]	100_100	100	[3.125e+02 4.300e+01 8.100e+05]	0	9	8615	5
91	data/processed/gc_blockvariance_blocknumber_16_07_2019/constructs/seq_5/seq_5_9_100_100_1/seq_5_9_100_100_1_mooda_result.csv	9474355370.345144	100	0.9597321046250226	[[0. 4. 0.]]	100_100	100	[3.125e+02 4.300e+01 8.100e+05]	1	9	8615	5
92	data/processed/gc_blockvariance_blocknumber_16_07_2019/constructs/seq_5/seq_5_9_100_100_2/seq_5_9_100_100_2_mooda_result.csv	9216928786.862167	100	0.9336553377005045	[[0. 4. 0.]]	100_100	100	[3.125e+02 4.300e+01 8.100e+05]	2	9	8615	5
93	data/processed/gc_blockvariance_blocknumber_16_07_2019/constructs/seq_5/seq_5_9_100_100_3/seq_5_9_100_100_3_mooda_result.csv	9476083200.177555	100	0.9599071301224494	[[0. 4. 0.]]	100_100	100	[3.125e+02 4.300e+01 8.100e+05]	3	9	8615	5
94	data/processed/gc_blockvariance_blocknumber_16_07_2019/constructs/seq_5/seq_5_9_100_100_4/seq_5_9_100_100_4_mooda_result.csv	9466419747.12612	100	0.9589282428237917	[[0. 4. 0.]]	100_100	100	[3.125e+02 4.300e+01 8.100e+05]	4	9	8615	5
95	data/processed/gc_blockvariance_blocknumber_16_07_2019/constructs/seq_5/seq_5_10_100_100_0/seq_5_10_100_100_0_mooda_result.csv	8733442596.317583	100	0.959938381115418	[[0. 4. 0.]]	100_100	100	[2.88e+02 4.30e+01 8.10e+05]	0	10	8725	5
96	data/processed/gc_blockvariance_blocknumber_16_07_2019/constructs/seq_5/seq_5_10_100_100_1/seq_5_10_100_100_1_mooda_result.csv	8733935015.28035	100	0.9599925054606272	[[0. 4. 0.]]	100_100	100	[2.88e+02 4.30e+01 8.10e+05]	1	10	8725	5
97	data/processed/gc_blockvariance_blocknumber_16_07_2019/constructs/seq_5/seq_5_10_100_100_2/seq_5_10_100_100_2_mooda_result.csv	8735475476.257145	100	0.9601618255883921	[[0. 4. 0.]]	100_100	100	[2.88e+02 4.30e+01 8.10e+05]	2	10	8725	5
98	data/processed/gc_blockvariance_blocknumber_16_07_2019/constructs/seq_5/seq_5_10_100_100_3/seq_5_10_100_100_3_mooda_result.csv	8735892817.785427	100	0.9602076977798691	[[0. 4. 0.]]	100_100	100	[2.88e+02 4.30e+01 8.10e+05]	3	10	8725	5
99	data/processed/gc_blockvariance_blocknumber_16_07_2019/constructs/seq_5/seq_5_10_100_100_4/seq_5_10_100_100_4_mooda_result.csv	8723226389.273682	100	0.9588154643340105	[[0. 4. 0.]]	100_100	100	[2.88e+02 4.30e+01 8.10e+05]	4	10	8725	5
100	data/processed/gc_blockvariance_blocknumber_16_07_2019/constructs/seq_5/seq_5_1_50_200_0/seq_5_1_50_200_0_mooda_result.csv	5273989645.056653	200	0.9369160842118766	[[0. 4. 0.]]	50_200	50	[1.695e+02 4.500e+01 8.100e+05]	0	1	9035	5
101	data/processed/gc_blockvariance_blocknumber_16_07_2019/constructs/seq_5/seq_5_1_50_200_1/seq_5_1_50_200_1_mooda_result.csv	5415021404.933434	200	0.9619701577133506	[[0. 4. 0.]]	50_200	50	[1.695e+02 4.500e+01 8.100e+05]	1	1	9035	5
102	data/processed/gc_blockvariance_blocknumber_16_07_2019/constructs/seq_5/seq_5_1_50_200_2/seq_5_1_50_200_2_mooda_result.csv	5416032093.324488	200	0.9621497049391576	[[0. 4. 0.]]	50_200	50	[1.695e+02 4.500e+01 8.100e+05]	2	1	9035	5
103	data/processed/gc_blockvariance_blocknumber_16_07_2019/constructs/seq_5/seq_5_1_50_200_3/seq_5_1_50_200_3_mooda_result.csv	5417137426.017345	200	0.9623460655784536	[[0. 4. 0.]]	50_200	50	[1.695e+02 4.500e+01 8.100e+05]	3	1	9035	5
104	data/processed/gc_blockvariance_blocknumber_16_07_2019/constructs/seq_5/seq_5_1_50_200_4/seq_5_1_50_200_4_mooda_result.csv	5416094296.861504	200	0.9621607553010748	[[0. 4. 0.]]	50_200	50	[1.695e+02 4.500e+01 8.100e+05]	4	1	9035	5
105	data/processed/gc_blockvariance_blocknumber_16_07_2019/constructs/seq_5/seq_5_2_50_200_0/seq_5_2_50_200_0_mooda_result.csv	3693351578.0154824	200	0.9337893315977788	[[0. 4. 0.]]	50_200	50	[1.285e+02 4.200e+01 8.100e+05]	0	2	8583	5
106	data/processed/gc_blockvariance_blocknumber_16_07_2019/constructs/seq_5/seq_5_2_50_200_1/seq_5_2_50_200_1_mooda_result.csv	3689774862.990402	200	0.9328850314622417	[[0. 4. 0.]]	50_200	50	[1.285e+02 4.200e+01 8.100e+05]	1	2	8583	5
107	data/processed/gc_blockvariance_blocknumber_16_07_2019/constructs/seq_5/seq_5_2_50_200_2/seq_5_2_50_200_2_mooda_result.csv	3791249402.3557653	200	0.9585408187022665	[[0. 4. 0.]]	50_200	50	[1.285e+02 4.200e+01 8.100e+05]	2	2	8583	5
108	data/processed/gc_blockvariance_blocknumber_16_07_2019/constructs/seq_5/seq_5_2_50_200_3/seq_5_2_50_200_3_mooda_result.csv	3689607142.810793	200	0.932842626803193	[[0. 4. 0.]]	50_200	50	[1.285e+02 4.200e+01 8.100e+05]	3	2	8583	5
109	data/processed/gc_blockvariance_blocknumber_16_07_2019/constructs/seq_5/seq_5_2_50_200_4/seq_5_2_50_200_4_mooda_result.csv	3692323710.5953646	200	0.9335294560860846	[[0. 4. 0.]]	50_200	50	[1.285e+02 4.200e+01 8.100e+05]	4	2	8583	5
110	data/processed/gc_blockvariance_blocknumber_16_07_2019/constructs/seq_5/seq_5_3_50_200_0/seq_5_3_50_200_0_mooda_result.csv	7088747714.787324	200	0.9589678269369193	[[0. 4. 0.]]	50_200	50	[2.34e+02 4.30e+01 8.10e+05]	0	3	8769	5
111	data/processed/gc_blockvariance_blocknumber_16_07_2019/constructs/seq_5/seq_5_3_50_200_1/seq_5_3_50_200_1_mooda_result.csv	6899933102.595221	200	0.933424931966897	[[0. 4. 0.]]	50_200	50	[2.34e+02 4.30e+01 8.10e+05]	1	3	8769	5
112	data/processed/gc_blockvariance_blocknumber_16_07_2019/constructs/seq_5/seq_5_3_50_200_2/seq_5_3_50_200_2_mooda_result.csv	7092521765.791145	200	0.9594783816407261	[[0. 4. 0.]]	50_200	50	[2.34e+02 4.30e+01 8.10e+05]	2	3	8769	5
113	data/processed/gc_blockvariance_blocknumber_16_07_2019/constructs/seq_5/seq_5_3_50_200_3/seq_5_3_50_200_3_mooda_result.csv	6886681686.534236	200	0.9316322765960011	[[0. 4. 0.]]	50_200	50	[2.34e+02 4.30e+01 8.10e+05]	3	3	8769	5
114	data/processed/gc_blockvariance_blocknumber_16_07_2019/constructs/seq_5/seq_5_3_50_200_4/seq_5_3_50_200_4_mooda_result.csv	6902743046.493172	200	0.9338050619845039	[[0. 4. 0.]]	50_200	50	[2.34e+02 4.30e+01 8.10e+05]	4	3	8769	5
115	data/processed/gc_blockvariance_blocknumber_16_07_2019/constructs/seq_5/seq_5_4_50_200_0/seq_5_4_50_200_0_mooda_result.csv	5320823968.805458	200	0.9597367930464955	[[0. 4. 0.]]	50_200	50	[1.755e+02 4.300e+01 8.100e+05]	0	4	8651	5
116	data/processed/gc_blockvariance_blocknumber_16_07_2019/constructs/seq_5/seq_5_4_50_200_1/seq_5_4_50_200_1_mooda_result.csv	5321386485.005153	200	0.9598382561839149	[[0. 4. 0.]]	50_200	50	[1.755e+02 4.300e+01 8.100e+05]	1	4	8651	5
117	data/processed/gc_blockvariance_blocknumber_16_07_2019/constructs/seq_5/seq_5_4_50_200_2/seq_5_4_50_200_2_mooda_result.csv	5185047233.088739	200	0.9352462386378068	[[0. 4. 0.]]	50_200	50	[1.755e+02 4.300e+01 8.100e+05]	2	4	8651	5
118	data/processed/gc_blockvariance_blocknumber_16_07_2019/constructs/seq_5/seq_5_4_50_200_3/seq_5_4_50_200_3_mooda_result.csv	5180574267.410363	200	0.9344394331955032	[[0. 4. 0.]]	50_200	50	[1.755e+02 4.300e+01 8.100e+05]	3	4	8651	5
119	data/processed/gc_blockvariance_blocknumber_16_07_2019/constructs/seq_5/seq_5_4_50_200_4/seq_5_4_50_200_4_mooda_result.csv	5182915896.512039	200	0.9348618015387753	[[0. 4. 0.]]	50_200	50	[1.755e+02 4.300e+01 8.100e+05]	4	4	8651	5
120	data/processed/gc_blockvariance_blocknumber_16_07_2019/constructs/seq_5/seq_5_5_50_200_0/seq_5_5_50_200_0_mooda_result.csv	8642672321.525421	200	0.9595293011729973	[[0. 4. 0.]]	50_200	50	[2.78e+02 4.40e+01 8.10e+05]	0	5	8917	5
121	data/processed/gc_blockvariance_blocknumber_16_07_2019/constructs/seq_5/seq_5_5_50_200_1/seq_5_5_50_200_1_mooda_result.csv	8386621284.027685	200	0.9311019277941741	[[0. 4. 0.]]	50_200	50	[2.78e+02 4.40e+01 8.10e+05]	1	5	8917	5
122	data/processed/gc_blockvariance_blocknumber_16_07_2019/constructs/seq_5/seq_5_5_50_200_2/seq_5_5_50_200_2_mooda_result.csv	8415853726.082649	200	0.9343473805491883	[[0. 4. 0.]]	50_200	50	[2.78e+02 4.40e+01 8.10e+05]	2	5	8917	5
123	data/processed/gc_blockvariance_blocknumber_16_07_2019/constructs/seq_5/seq_5_5_50_200_3/seq_5_5_50_200_3_mooda_result.csv	8419064058.394415	200	0.9347037990046202	[[0. 4. 0.]]	50_200	50	[2.78e+02 4.40e+01 8.10e+05]	3	5	8917	5
124	data/processed/gc_blockvariance_blocknumber_16_07_2019/constructs/seq_5/seq_5_5_50_200_4/seq_5_5_50_200_4_mooda_result.csv	8419896137.247202	200	0.9347961783070434	[[0. 4. 0.]]	50_200	50	[2.78e+02 4.40e+01 8.10e+05]	4	5	8917	5
125	data/processed/gc_blockvariance_blocknumber_16_07_2019/constructs/seq_5/seq_5_6_50_200_0/seq_5_6_50_200_0_mooda_result.csv	7389076306.569199	200	0.9365827954685019	[[0. 4. 0.]]	50_200	50	[2.435e+02 4.400e+01 8.100e+05]	0	6	8896	5
126	data/processed/gc_blockvariance_blocknumber_16_07_2019/constructs/seq_5/seq_5_6_50_200_1/seq_5_6_50_200_1_mooda_result.csv	7576768411.815441	200	0.9603732111206734	[[0. 4. 0.]]	50_200	50	[2.435e+02 4.400e+01 8.100e+05]	1	6	8896	5
127	data/processed/gc_blockvariance_blocknumber_16_07_2019/constructs/seq_5/seq_5_6_50_200_2/seq_5_6_50_200_2_mooda_result.csv	7582546911.81553	200	0.9611056495824182	[[0. 4. 0.]]	50_200	50	[2.435e+02 4.400e+01 8.100e+05]	2	6	8896	5
128	data/processed/gc_blockvariance_blocknumber_16_07_2019/constructs/seq_5/seq_5_6_50_200_3/seq_5_6_50_200_3_mooda_result.csv	7580890695.611522	200	0.9608957202843716	[[0. 4. 0.]]	50_200	50	[2.435e+02 4.400e+01 8.100e+05]	3	6	8896	5
129	data/processed/gc_blockvariance_blocknumber_16_07_2019/constructs/seq_5/seq_5_6_50_200_4/seq_5_6_50_200_4_mooda_result.csv	7390876172.882477	200	0.9368109327556565	[[0. 4. 0.]]	50_200	50	[2.435e+02 4.400e+01 8.100e+05]	4	6	8896	5
130	data/processed/gc_blockvariance_blocknumber_16_07_2019/constructs/seq_5/seq_5_7_50_200_0/seq_5_7_50_200_0_mooda_result.csv	5678176669.278242	200	0.9337455415824081	[[0. 4. 0.]]	50_200	50	[1.925e+02 4.300e+01 8.100e+05]	0	7	8678	5
131	data/processed/gc_blockvariance_blocknumber_16_07_2019/constructs/seq_5/seq_5_7_50_200_1/seq_5_7_50_200_1_mooda_result.csv	5830268194.336721	200	0.9587561729359894	[[0. 4. 0.]]	50_200	50	[1.925e+02 4.300e+01 8.100e+05]	1	7	8678	5
132	data/processed/gc_blockvariance_blocknumber_16_07_2019/constructs/seq_5/seq_5_7_50_200_2/seq_5_7_50_200_2_mooda_result.csv	5673878637.043451	200	0.9330387533525654	[[0. 4. 0.]]	50_200	50	[1.925e+02 4.300e+01 8.100e+05]	2	7	8678	5
133	data/processed/gc_blockvariance_blocknumber_16_07_2019/constructs/seq_5/seq_5_7_50_200_3/seq_5_7_50_200_3_mooda_result.csv	5673184402.658297	200	0.9329245902506212	[[0. 4. 0.]]	50_200	50	[1.925e+02 4.300e+01 8.100e+05]	3	7	8678	5
134	data/processed/gc_blockvariance_blocknumber_16_07_2019/constructs/seq_5/seq_5_7_50_200_4/seq_5_7_50_200_4_mooda_result.csv	5826619583.21667	200	0.9581561785073642	[[0. 4. 0.]]	50_200	50	[1.925e+02 4.300e+01 8.100e+05]	4	7	8678	5
135	data/processed/gc_blockvariance_blocknumber_16_07_2019/constructs/seq_5/seq_5_8_50_200_0/seq_5_8_50_200_0_mooda_result.csv	6972891261.763887	200	0.9596998584807915	[[0. 4. 0.]]	50_200	50	[2.3e+02 4.3e+01 8.1e+05]	0	8	8615	5
136	data/processed/gc_blockvariance_blocknumber_16_07_2019/constructs/seq_5/seq_5_8_50_200_1/seq_5_8_50_200_1_mooda_result.csv	6975306358.560443	200	0.9600322554689077	[[0. 4. 0.]]	50_200	50	[2.3e+02 4.3e+01 8.1e+05]	1	8	8615	5
137	data/processed/gc_blockvariance_blocknumber_16_07_2019/constructs/seq_5/seq_5_8_50_200_2/seq_5_8_50_200_2_mooda_result.csv	6790869503.094837	200	0.9346476599769928	[[0. 4. 0.]]	50_200	50	[2.3e+02 4.3e+01 8.1e+05]	2	8	8615	5
138	data/processed/gc_blockvariance_blocknumber_16_07_2019/constructs/seq_5/seq_5_8_50_200_3/seq_5_8_50_200_3_mooda_result.csv	6965915939.488512	200	0.9587398240346439	[[0. 4. 0.]]	50_200	50	[2.3e+02 4.3e+01 8.1e+05]	3	8	8615	5
139	data/processed/gc_blockvariance_blocknumber_16_07_2019/constructs/seq_5/seq_5_8_50_200_4/seq_5_8_50_200_4_mooda_result.csv	6793242236.296198	200	0.9349742263369253	[[0. 4. 0.]]	50_200	50	[2.3e+02 4.3e+01 8.1e+05]	4	8	8615	5
140	data/processed/gc_blockvariance_blocknumber_16_07_2019/constructs/seq_5/seq_5_9_50_200_0/seq_5_9_50_200_0_mooda_result.csv	9472315346.506447	200	0.9595254545368987	[[0. 4. 0.]]	50_200	50	[3.125e+02 4.300e+01 8.100e+05]	0	9	8615	5
141	data/processed/gc_blockvariance_blocknumber_16_07_2019/constructs/seq_5/seq_5_9_50_200_1/seq_5_9_50_200_1_mooda_result.csv	9473755175.3681	200	0.959671306146816	[[0. 4. 0.]]	50_200	50	[3.125e+02 4.300e+01 8.100e+05]	1	9	8615	5
142	data/processed/gc_blockvariance_blocknumber_16_07_2019/constructs/seq_5/seq_5_9_50_200_2/seq_5_9_50_200_2_mooda_result.csv	9472549383.369997	200	0.9595491619748019	[[0. 4. 0.]]	50_200	50	[3.125e+02 4.300e+01 8.100e+05]	2	9	8615	5
143	data/processed/gc_blockvariance_blocknumber_16_07_2019/constructs/seq_5/seq_5_9_50_200_3/seq_5_9_50_200_3_mooda_result.csv	9464416878.316992	200	0.9587253564613604	[[0. 4. 0.]]	50_200	50	[3.125e+02 4.300e+01 8.100e+05]	3	9	8615	5
144	data/processed/gc_blockvariance_blocknumber_16_07_2019/constructs/seq_5/seq_5_9_50_200_4/seq_5_9_50_200_4_mooda_result.csv	9466217271.933893	200	0.9589077325162538	[[0. 4. 0.]]	50_200	50	[3.125e+02 4.300e+01 8.100e+05]	4	9	8615	5
145	data/processed/gc_blockvariance_blocknumber_16_07_2019/constructs/seq_5/seq_5_10_50_200_0/seq_5_10_50_200_0_mooda_result.csv	8503410309.56011	200	0.9346543286333701	[[0. 4. 0.]]	50_200	50	[2.88e+02 4.30e+01 8.10e+05]	0	10	8725	5
146	data/processed/gc_blockvariance_blocknumber_16_07_2019/constructs/seq_5/seq_5_10_50_200_1/seq_5_10_50_200_1_mooda_result.csv	8732306439.73834	200	0.9598135001998633	[[0. 4. 0.]]	50_200	50	[2.88e+02 4.30e+01 8.10e+05]	1	10	8725	5
147	data/processed/gc_blockvariance_blocknumber_16_07_2019/constructs/seq_5/seq_5_10_50_200_2/seq_5_10_50_200_2_mooda_result.csv	8734565697.740036	200	0.9600618270703672	[[0. 4. 0.]]	50_200	50	[2.88e+02 4.30e+01 8.10e+05]	2	10	8725	5
148	data/processed/gc_blockvariance_blocknumber_16_07_2019/constructs/seq_5/seq_5_10_50_200_3/seq_5_10_50_200_3_mooda_result.csv	8730445698.184462	200	0.9596089763577237	[[0. 4. 0.]]	50_200	50	[2.88e+02 4.30e+01 8.10e+05]	3	10	8725	5
149	data/processed/gc_blockvariance_blocknumber_16_07_2019/constructs/seq_5/seq_5_10_50_200_4/seq_5_10_50_200_4_mooda_result.csv	8735904654.843584	200	0.9602089988528789	[[0. 4. 0.]]	50_200	50	[2.88e+02 4.30e+01 8.10e+05]	4	10	8725	5
150	data/processed/gc_blockvariance_blocknumber_16_07_2019/constructs/seq_5/seq_5_1_100_200_0/seq_5_1_100_200_0_mooda_result.csv	5288575238.318201	200	0.9395071922428385	[[0. 4. 0.]]	100_200	100	[1.695e+02 4.500e+01 8.100e+05]	0	1	9035	5
151	data/processed/gc_blockvariance_blocknumber_16_07_2019/constructs/seq_5/seq_5_1_100_200_1/seq_5_1_100_200_1_mooda_result.csv	5292631576.116404	200	0.9402277943641746	[[0. 4. 0.]]	100_200	100	[1.695e+02 4.500e+01 8.100e+05]	1	1	9035	5
152	data/processed/gc_blockvariance_blocknumber_16_07_2019/constructs/seq_5/seq_5_1_100_200_2/seq_5_1_100_200_2_mooda_result.csv	5420142124.807476	200	0.962879845660355	[[0. 4. 0.]]	100_200	100	[1.695e+02 4.500e+01 8.100e+05]	2	1	9035	5
153	data/processed/gc_blockvariance_blocknumber_16_07_2019/constructs/seq_5/seq_5_1_100_200_3/seq_5_1_100_200_3_mooda_result.csv	5289198045.142783	200	0.939617832909692	[[0. 4. 0.]]	100_200	100	[1.695e+02 4.500e+01 8.100e+05]	3	1	9035	5
154	data/processed/gc_blockvariance_blocknumber_16_07_2019/constructs/seq_5/seq_5_1_100_200_4/seq_5_1_100_200_4_mooda_result.csv	5423356968.383059	200	0.9634509576376058	[[0. 4. 0.]]	100_200	100	[1.695e+02 4.500e+01 8.100e+05]	4	1	9035	5
155	data/processed/gc_blockvariance_blocknumber_16_07_2019/constructs/seq_5/seq_5_2_100_200_0/seq_5_2_100_200_0_mooda_result.csv	3793577152.2336597	200	0.9591293432325452	[[0. 4. 0.]]	100_200	100	[1.285e+02 4.200e+01 8.100e+05]	0	2	8583	5
156	data/processed/gc_blockvariance_blocknumber_16_07_2019/constructs/seq_5/seq_5_2_100_200_1/seq_5_2_100_200_1_mooda_result.csv	3797247587.945319	200	0.9600573387502924	[[0. 4. 0.]]	100_200	100	[1.285e+02 4.200e+01 8.100e+05]	1	2	8583	5
157	data/processed/gc_blockvariance_blocknumber_16_07_2019/constructs/seq_5/seq_5_2_100_200_2/seq_5_2_100_200_2_mooda_result.csv	3793618776.5564137	200	0.9591398671016385	[[0. 4. 0.]]	100_200	100	[1.285e+02 4.200e+01 8.100e+05]	2	2	8583	5
158	data/processed/gc_blockvariance_blocknumber_16_07_2019/constructs/seq_5/seq_5_2_100_200_3/seq_5_2_100_200_3_mooda_result.csv	3799023789.728519	200	0.9605064154874733	[[0. 4. 0.]]	100_200	100	[1.285e+02 4.200e+01 8.100e+05]	3	2	8583	5
159	data/processed/gc_blockvariance_blocknumber_16_07_2019/constructs/seq_5/seq_5_2_100_200_4/seq_5_2_100_200_4_mooda_result.csv	3795027045.1161585	200	0.9594959193564365	[[0. 4. 0.]]	100_200	100	[1.285e+02 4.200e+01 8.100e+05]	4	2	8583	5
160	data/processed/gc_blockvariance_blocknumber_16_07_2019/constructs/seq_5/seq_5_3_100_200_0/seq_5_3_100_200_0_mooda_result.csv	7090967158.055802	200	0.9592680738597633	[[0. 4. 0.]]	100_200	100	[2.34e+02 4.30e+01 8.10e+05]	0	3	8769	5
161	data/processed/gc_blockvariance_blocknumber_16_07_2019/constructs/seq_5/seq_5_3_100_200_1/seq_5_3_100_200_1_mooda_result.csv	7090232032.967743	200	0.9591686259267028	[[0. 4. 0.]]	100_200	100	[2.34e+02 4.30e+01 8.10e+05]	1	3	8769	5
162	data/processed/gc_blockvariance_blocknumber_16_07_2019/constructs/seq_5/seq_5_3_100_200_2/seq_5_3_100_200_2_mooda_result.csv	7091626417.936352	200	0.9593572587257614	[[0. 4. 0.]]	100_200	100	[2.34e+02 4.30e+01 8.10e+05]	2	3	8769	5
163	data/processed/gc_blockvariance_blocknumber_16_07_2019/constructs/seq_5/seq_5_3_100_200_3/seq_5_3_100_200_3_mooda_result.csv	7092350351.080468	200	0.9594551926094307	[[0. 4. 0.]]	100_200	100	[2.34e+02 4.30e+01 8.10e+05]	3	3	8769	5
164	data/processed/gc_blockvariance_blocknumber_16_07_2019/constructs/seq_5/seq_5_3_100_200_4/seq_5_3_100_200_4_mooda_result.csv	6903154003.16769	200	0.9338606563214706	[[0. 4. 0.]]	100_200	100	[2.34e+02 4.30e+01 8.10e+05]	4	3	8769	5
165	data/processed/gc_blockvariance_blocknumber_16_07_2019/constructs/seq_5/seq_5_4_100_200_0/seq_5_4_100_200_0_mooda_result.csv	5323773109.283701	200	0.9602687404744552	[[0. 4. 0.]]	100_200	100	[1.755e+02 4.300e+01 8.100e+05]	0	4	8651	5
166	data/processed/gc_blockvariance_blocknumber_16_07_2019/constructs/seq_5/seq_5_4_100_200_1/seq_5_4_100_200_1_mooda_result.csv	5323901997.823144	200	0.9602919885793034	[[0. 4. 0.]]	100_200	100	[1.755e+02 4.300e+01 8.100e+05]	1	4	8651	5
167	data/processed/gc_blockvariance_blocknumber_16_07_2019/constructs/seq_5/seq_5_4_100_200_2/seq_5_4_100_200_2_mooda_result.csv	5327640844.8464365	200	0.9609663783115824	[[0. 4. 0.]]	100_200	100	[1.755e+02 4.300e+01 8.100e+05]	2	4	8651	5
168	data/processed/gc_blockvariance_blocknumber_16_07_2019/constructs/seq_5/seq_5_4_100_200_3/seq_5_4_100_200_3_mooda_result.csv	5323447902.723482	200	0.9602100817586224	[[0. 4. 0.]]	100_200	100	[1.755e+02 4.300e+01 8.100e+05]	3	4	8651	5
169	data/processed/gc_blockvariance_blocknumber_16_07_2019/constructs/seq_5/seq_5_4_100_200_4/seq_5_4_100_200_4_mooda_result.csv	5186431027.144049	200	0.9354958387141606	[[0. 4. 0.]]	100_200	100	[1.755e+02 4.300e+01 8.100e+05]	4	4	8651	5
170	data/processed/gc_blockvariance_blocknumber_16_07_2019/constructs/seq_5/seq_5_5_100_200_0/seq_5_5_100_200_0_mooda_result.csv	8644141472.363623	200	0.9596924096682234	[[0. 4. 0.]]	100_200	100	[2.78e+02 4.40e+01 8.10e+05]	0	5	8917	5
171	data/processed/gc_blockvariance_blocknumber_16_07_2019/constructs/seq_5/seq_5_5_100_200_1/seq_5_5_100_200_1_mooda_result.csv	8432241626.359277	200	0.936166802819886	[[0. 4. 0.]]	100_200	100	[2.78e+02 4.40e+01 8.10e+05]	1	5	8917	5
172	data/processed/gc_blockvariance_blocknumber_16_07_2019/constructs/seq_5/seq_5_5_100_200_2/seq_5_5_100_200_2_mooda_result.csv	8418368590.240372	200	0.9346265865352575	[[0. 4. 0.]]	100_200	100	[2.78e+02 4.40e+01 8.10e+05]	2	5	8917	5
173	data/processed/gc_blockvariance_blocknumber_16_07_2019/constructs/seq_5/seq_5_5_100_200_3/seq_5_5_100_200_3_mooda_result.csv	8423827163.014395	200	0.9352326098026462	[[0. 4. 0.]]	100_200	100	[2.78e+02 4.40e+01 8.10e+05]	3	5	8917	5
174	data/processed/gc_blockvariance_blocknumber_16_07_2019/constructs/seq_5/seq_5_5_100_200_4/seq_5_5_100_200_4_mooda_result.csv	8428717319.585896	200	0.9357755261996953	[[0. 4. 0.]]	100_200	100	[2.78e+02 4.40e+01 8.10e+05]	4	5	8917	5
175	data/processed/gc_blockvariance_blocknumber_16_07_2019/constructs/seq_5/seq_5_6_100_200_0/seq_5_6_100_200_0_mooda_result.csv	7588901491.138786	200	0.9619111074528844	[[0. 4. 0.]]	100_200	100	[2.435e+02 4.400e+01 8.100e+05]	0	6	8896	5
176	data/processed/gc_blockvariance_blocknumber_16_07_2019/constructs/seq_5/seq_5_6_100_200_1/seq_5_6_100_200_1_mooda_result.csv	7584943621.020352	200	0.9614094381094066	[[0. 4. 0.]]	100_200	100	[2.435e+02 4.400e+01 8.100e+05]	1	6	8896	5
177	data/processed/gc_blockvariance_blocknumber_16_07_2019/constructs/seq_5/seq_5_6_100_200_2/seq_5_6_100_200_2_mooda_result.csv	7586566333.378712	200	0.961615120716241	[[0. 4. 0.]]	100_200	100	[2.435e+02 4.400e+01 8.100e+05]	2	6	8896	5
178	data/processed/gc_blockvariance_blocknumber_16_07_2019/constructs/seq_5/seq_5_6_100_200_3/seq_5_6_100_200_3_mooda_result.csv	7588178010.316021	200	0.9618194045575102	[[0. 4. 0.]]	100_200	100	[2.435e+02 4.400e+01 8.100e+05]	3	6	8896	5
179	data/processed/gc_blockvariance_blocknumber_16_07_2019/constructs/seq_5/seq_5_6_100_200_4/seq_5_6_100_200_4_mooda_result.csv	7589070615.216038	200	0.9619325443273301	[[0. 4. 0.]]	100_200	100	[2.435e+02 4.400e+01 8.100e+05]	4	6	8896	5
180	data/processed/gc_blockvariance_blocknumber_16_07_2019/constructs/seq_5/seq_5_7_100_200_0/seq_5_7_100_200_0_mooda_result.csv	5680406352.618588	200	0.9341122009872578	[[0. 4. 0.]]	100_200	100	[1.925e+02 4.300e+01 8.100e+05]	0	7	8678	5
181	data/processed/gc_blockvariance_blocknumber_16_07_2019/constructs/seq_5/seq_5_7_100_200_1/seq_5_7_100_200_1_mooda_result.csv	5829172197.545329	200	0.9585759421722851	[[0. 4. 0.]]	100_200	100	[1.925e+02 4.300e+01 8.100e+05]	1	7	8678	5
182	data/processed/gc_blockvariance_blocknumber_16_07_2019/constructs/seq_5/seq_5_7_100_200_2/seq_5_7_100_200_2_mooda_result.csv	5829917226.120131	200	0.9586984581048795	[[0. 4. 0.]]	100_200	100	[1.925e+02 4.300e+01 8.100e+05]	2	7	8678	5
183	data/processed/gc_blockvariance_blocknumber_16_07_2019/constructs/seq_5/seq_5_7_100_200_3/seq_5_7_100_200_3_mooda_result.csv	5674957384.880133	200	0.9332161476186583	[[0. 4. 0.]]	100_200	100	[1.925e+02 4.300e+01 8.100e+05]	3	7	8678	5
184	data/processed/gc_blockvariance_blocknumber_16_07_2019/constructs/seq_5/seq_5_7_100_200_4/seq_5_7_100_200_4_mooda_result.csv	5831496287.989205	200	0.9589581263163512	[[0. 4. 0.]]	100_200	100	[1.925e+02 4.300e+01 8.100e+05]	4	7	8678	5
185	data/processed/gc_blockvariance_blocknumber_16_07_2019/constructs/seq_5/seq_5_8_100_200_0/seq_5_8_100_200_0_mooda_result.csv	6978277759.907816	200	0.9604412183145211	[[0. 4. 0.]]	100_200	100	[2.3e+02 4.3e+01 8.1e+05]	0	8	8615	5
186	data/processed/gc_blockvariance_blocknumber_16_07_2019/constructs/seq_5/seq_5_8_100_200_1/seq_5_8_100_200_1_mooda_result.csv	6982758224.961645	200	0.9610578781069471	[[0. 4. 0.]]	100_200	100	[2.3e+02 4.3e+01 8.1e+05]	1	8	8615	5
187	data/processed/gc_blockvariance_blocknumber_16_07_2019/constructs/seq_5/seq_5_8_100_200_2/seq_5_8_100_200_2_mooda_result.csv	6796605978.202572	200	0.9354371881859382	[[0. 4. 0.]]	100_200	100	[2.3e+02 4.3e+01 8.1e+05]	2	8	8615	5
188	data/processed/gc_blockvariance_blocknumber_16_07_2019/constructs/seq_5/seq_5_8_100_200_3/seq_5_8_100_200_3_mooda_result.csv	6975349379.240816	200	0.9600381765336878	[[0. 4. 0.]]	100_200	100	[2.3e+02 4.3e+01 8.1e+05]	3	8	8615	5
189	data/processed/gc_blockvariance_blocknumber_16_07_2019/constructs/seq_5/seq_5_8_100_200_4/seq_5_8_100_200_4_mooda_result.csv	6982206047.605349	200	0.9609818802875633	[[0. 4. 0.]]	100_200	100	[2.3e+02 4.3e+01 8.1e+05]	4	8	8615	5
190	data/processed/gc_blockvariance_blocknumber_16_07_2019/constructs/seq_5/seq_5_9_100_200_0/seq_5_9_100_200_0_mooda_result.csv	9472839113.111603	200	0.9595785109831316	[[0. 4. 0.]]	100_200	100	[3.125e+02 4.300e+01 8.100e+05]	0	9	8615	5
191	data/processed/gc_blockvariance_blocknumber_16_07_2019/constructs/seq_5/seq_5_9_100_200_1/seq_5_9_100_200_1_mooda_result.csv	9474674000.093985	200	0.9597643811427905	[[0. 4. 0.]]	100_200	100	[3.125e+02 4.300e+01 8.100e+05]	1	9	8615	5
192	data/processed/gc_blockvariance_blocknumber_16_07_2019/constructs/seq_5/seq_5_9_100_200_2/seq_5_9_100_200_2_mooda_result.csv	9476901211.04655	200	0.9599899928885395	[[0. 4. 0.]]	100_200	100	[3.125e+02 4.300e+01 8.100e+05]	2	9	8615	5
193	data/processed/gc_blockvariance_blocknumber_16_07_2019/constructs/seq_5/seq_5_9_100_200_3/seq_5_9_100_200_3_mooda_result.csv	9472474906.308502	200	0.9595416176064326	[[0. 4. 0.]]	100_200	100	[3.125e+02 4.300e+01 8.100e+05]	3	9	8615	5
194	data/processed/gc_blockvariance_blocknumber_16_07_2019/constructs/seq_5/seq_5_9_100_200_4/seq_5_9_100_200_4_mooda_result.csv	9475171454.296013	200	0.9598147721983932	[[0. 4. 0.]]	100_200	100	[3.125e+02 4.300e+01 8.100e+05]	4	9	8615	5
195	data/processed/gc_blockvariance_blocknumber_16_07_2019/constructs/seq_5/seq_5_10_100_200_0/seq_5_10_100_200_0_mooda_result.csv	8735115027.702023	200	0.9601222068013373	[[0. 4. 0.]]	100_200	100	[2.88e+02 4.30e+01 8.10e+05]	0	10	8725	5
196	data/processed/gc_blockvariance_blocknumber_16_07_2019/constructs/seq_5/seq_5_10_100_200_1/seq_5_10_100_200_1_mooda_result.csv	8737074858.424019	200	0.9603376220525152	[[0. 4. 0.]]	100_200	100	[2.88e+02 4.30e+01 8.10e+05]	1	10	8725	5
197	data/processed/gc_blockvariance_blocknumber_16_07_2019/constructs/seq_5/seq_5_10_100_200_2/seq_5_10_100_200_2_mooda_result.csv	8738900199.016228	200	0.9605382547896912	[[0. 4. 0.]]	100_200	100	[2.88e+02 4.30e+01 8.10e+05]	2	10	8725	5
198	data/processed/gc_blockvariance_blocknumber_16_07_2019/constructs/seq_5/seq_5_10_100_200_3/seq_5_10_100_200_3_mooda_result.csv	8739430683.941776	200	0.9605965631640833	[[0. 4. 0.]]	100_200	100	[2.88e+02 4.30e+01 8.10e+05]	3	10	8725	5
199	data/processed/gc_blockvariance_blocknumber_16_07_2019/constructs/seq_5/seq_5_10_100_200_4/seq_5_10_100_200_4_mooda_result.csv	8738956308.1011	200	0.9605444220328494	[[0. 4. 0.]]	100_200	100	[2.88e+02 4.30e+01 8.10e+05]	4	10	8725	5
