## Supplementary Tables for "Design and assembly of DNA molecules using multi-objective optimisation": standard_gc_blockvariance_blocknumber_seq_10_hypervolume.csv

	filename	hypervolume	iterations	normalised_hypervolume	null_point	parameter_setting	population_size	reference_points	run	sequence_id	sequence_length	transcription_units
0	data/processed/gc_blockvariance_blocknumber_16_07_2019/constructs/seq_10/seq_10_1_50_100_0/seq_10_1_50_100_0_mooda_result.csv	25664329680.794724	100	0.9479806609403935	[[0. 8. 0.]]	50_100	50	[4.285e+02 8.600e+01 8.100e+05]	0	1	17221	10
1	data/processed/gc_blockvariance_blocknumber_16_07_2019/constructs/seq_10/seq_10_1_50_100_1/seq_10_1_50_100_1_mooda_result.csv	25344162831.487083	100	0.9361544420134683	[[0. 8. 0.]]	50_100	50	[4.285e+02 8.600e+01 8.100e+05]	1	1	17221	10
2	data/processed/gc_blockvariance_blocknumber_16_07_2019/constructs/seq_10/seq_10_1_50_100_2/seq_10_1_50_100_2_mooda_result.csv	25504975194.97955	100	0.9420944767826233	[[0. 8. 0.]]	50_100	50	[4.285e+02 8.600e+01 8.100e+05]	2	1	17221	10
3	data/processed/gc_blockvariance_blocknumber_16_07_2019/constructs/seq_10/seq_10_1_50_100_3/seq_10_1_50_100_3_mooda_result.csv	25259495981.267853	100	0.9330270454428643	[[0. 8. 0.]]	50_100	50	[4.285e+02 8.600e+01 8.100e+05]	3	1	17221	10
4	data/processed/gc_blockvariance_blocknumber_16_07_2019/constructs/seq_10/seq_10_1_50_100_4/seq_10_1_50_100_4_mooda_result.csv	25775625235.555984	100	0.9520916599368434	[[0. 8. 0.]]	50_100	50	[4.285e+02 8.600e+01 8.100e+05]	4	1	17221	10
5	data/processed/gc_blockvariance_blocknumber_16_07_2019/constructs/seq_10/seq_10_2_50_100_0/seq_10_2_50_100_0_mooda_result.csv	23628938507.63366	100	0.9360199265781056	[[0. 8. 0.]]	50_100	50	[3.945e+02 8.700e+01 8.100e+05]	0	2	17540	10
6	data/processed/gc_blockvariance_blocknumber_16_07_2019/constructs/seq_10/seq_10_2_50_100_1/seq_10_2_50_100_1_mooda_result.csv	24039315692.78896	100	0.9522763158608615	[[0. 8. 0.]]	50_100	50	[3.945e+02 8.700e+01 8.100e+05]	1	2	17540	10
7	data/processed/gc_blockvariance_blocknumber_16_07_2019/constructs/seq_10/seq_10_2_50_100_2/seq_10_2_50_100_2_mooda_result.csv	23800723091.644783	100	0.9428248786355751	[[0. 8. 0.]]	50_100	50	[3.945e+02 8.700e+01 8.100e+05]	2	2	17540	10
8	data/processed/gc_blockvariance_blocknumber_16_07_2019/constructs/seq_10/seq_10_2_50_100_3/seq_10_2_50_100_3_mooda_result.csv	23731128699.83717	100	0.9400680160076172	[[0. 8. 0.]]	50_100	50	[3.945e+02 8.700e+01 8.100e+05]	3	2	17540	10
9	data/processed/gc_blockvariance_blocknumber_16_07_2019/constructs/seq_10/seq_10_2_50_100_4/seq_10_2_50_100_4_mooda_result.csv	23636004427.821487	100	0.9362998309036122	[[0. 8. 0.]]	50_100	50	[3.945e+02 8.700e+01 8.100e+05]	4	2	17540	10
10	data/processed/gc_blockvariance_blocknumber_16_07_2019/constructs/seq_10/seq_10_3_50_100_0/seq_10_3_50_100_0_mooda_result.csv	26062636705.615295	100	0.9483081255022249	[[0. 8. 0.]]	50_100	50	[4.35e+02 8.60e+01 8.10e+05]	0	3	17371	10
11	data/processed/gc_blockvariance_blocknumber_16_07_2019/constructs/seq_10/seq_10_3_50_100_1/seq_10_3_50_100_1_mooda_result.csv	26146064725.673843	100	0.9513437151169563	[[0. 8. 0.]]	50_100	50	[4.35e+02 8.60e+01 8.10e+05]	1	3	17371	10
12	data/processed/gc_blockvariance_blocknumber_16_07_2019/constructs/seq_10/seq_10_3_50_100_2/seq_10_3_50_100_2_mooda_result.csv	25364153334.418938	100	0.922893296453444	[[0. 8. 0.]]	50_100	50	[4.35e+02 8.60e+01 8.10e+05]	2	3	17371	10
13	data/processed/gc_blockvariance_blocknumber_16_07_2019/constructs/seq_10/seq_10_3_50_100_3/seq_10_3_50_100_3_mooda_result.csv	25873339591.03201	100	0.9414204113418697	[[0. 8. 0.]]	50_100	50	[4.35e+02 8.60e+01 8.10e+05]	3	3	17371	10
14	data/processed/gc_blockvariance_blocknumber_16_07_2019/constructs/seq_10/seq_10_3_50_100_4/seq_10_3_50_100_4_mooda_result.csv	25711827294.754982	100	0.9355436681459279	[[0. 8. 0.]]	50_100	50	[4.35e+02 8.60e+01 8.10e+05]	4	3	17371	10
15	data/processed/gc_blockvariance_blocknumber_16_07_2019/constructs/seq_10/seq_10_4_50_100_0/seq_10_4_50_100_0_mooda_result.csv	27761105604.872925	100	0.9627373946982167	[[0. 9. 0.]]	50_100	50	[4.395e+02 9.000e+01 8.100e+05]	0	4	18004	10
16	data/processed/gc_blockvariance_blocknumber_16_07_2019/constructs/seq_10/seq_10_4_50_100_1/seq_10_4_50_100_1_mooda_result.csv	27732686589.147366	100	0.9617518414011351	[[0. 9. 0.]]	50_100	50	[4.395e+02 9.000e+01 8.100e+05]	1	4	18004	10
17	data/processed/gc_blockvariance_blocknumber_16_07_2019/constructs/seq_10/seq_10_4_50_100_2/seq_10_4_50_100_2_mooda_result.csv	26893105641.75628	100	0.9326357108898318	[[0. 9. 0.]]	50_100	50	[4.395e+02 9.000e+01 8.100e+05]	2	4	18004	10
18	data/processed/gc_blockvariance_blocknumber_16_07_2019/constructs/seq_10/seq_10_4_50_100_3/seq_10_4_50_100_3_mooda_result.csv	27041790060.082153	100	0.9377919914634032	[[0. 9. 0.]]	50_100	50	[4.395e+02 9.000e+01 8.100e+05]	3	4	18004	10
19	data/processed/gc_blockvariance_blocknumber_16_07_2019/constructs/seq_10/seq_10_4_50_100_4/seq_10_4_50_100_4_mooda_result.csv	27785057709.483147	100	0.9635680383735153	[[0. 9. 0.]]	50_100	50	[4.395e+02 9.000e+01 8.100e+05]	4	4	18004	10
20	data/processed/gc_blockvariance_blocknumber_16_07_2019/constructs/seq_10/seq_10_5_50_100_0/seq_10_5_50_100_0_mooda_result.csv	22894490254.763065	100	0.9497581580530278	[[0. 8. 0.]]	50_100	50	[3.72e+02 8.80e+01 8.10e+05]	0	5	17645	10
21	data/processed/gc_blockvariance_blocknumber_16_07_2019/constructs/seq_10/seq_10_5_50_100_1/seq_10_5_50_100_1_mooda_result.csv	22526382620.417503	100	0.9344875307155808	[[0. 8. 0.]]	50_100	50	[3.72e+02 8.80e+01 8.10e+05]	1	5	17645	10
22	data/processed/gc_blockvariance_blocknumber_16_07_2019/constructs/seq_10/seq_10_5_50_100_2/seq_10_5_50_100_2_mooda_result.csv	22764326062.206463	100	0.9443584089259949	[[0. 8. 0.]]	50_100	50	[3.72e+02 8.80e+01 8.10e+05]	2	5	17645	10
23	data/processed/gc_blockvariance_blocknumber_16_07_2019/constructs/seq_10/seq_10_5_50_100_3/seq_10_5_50_100_3_mooda_result.csv	22279609077.644726	100	0.9242503433909435	[[0. 8. 0.]]	50_100	50	[3.72e+02 8.80e+01 8.10e+05]	3	5	17645	10
24	data/processed/gc_blockvariance_blocknumber_16_07_2019/constructs/seq_10/seq_10_5_50_100_4/seq_10_5_50_100_4_mooda_result.csv	22620622571.52038	100	0.9383969937077019	[[0. 8. 0.]]	50_100	50	[3.72e+02 8.80e+01 8.10e+05]	4	5	17645	10
25	data/processed/gc_blockvariance_blocknumber_16_07_2019/constructs/seq_10/seq_10_6_50_100_0/seq_10_6_50_100_0_mooda_result.csv	22897834109.947678	100	0.939198345457836	[[0. 8. 0.]]	50_100	50	[3.81e+02 8.70e+01 8.10e+05]	0	6	17425	10
26	data/processed/gc_blockvariance_blocknumber_16_07_2019/constructs/seq_10/seq_10_6_50_100_1/seq_10_6_50_100_1_mooda_result.csv	22864149178.980103	100	0.937816693757518	[[0. 8. 0.]]	50_100	50	[3.81e+02 8.70e+01 8.10e+05]	1	6	17425	10
27	data/processed/gc_blockvariance_blocknumber_16_07_2019/constructs/seq_10/seq_10_6_50_100_2/seq_10_6_50_100_2_mooda_result.csv	23008835453.832848	100	0.9437512773211714	[[0. 8. 0.]]	50_100	50	[3.81e+02 8.70e+01 8.10e+05]	2	6	17425	10
28	data/processed/gc_blockvariance_blocknumber_16_07_2019/constructs/seq_10/seq_10_6_50_100_3/seq_10_6_50_100_3_mooda_result.csv	22740406243.08393	100	0.932741141192252	[[0. 8. 0.]]	50_100	50	[3.81e+02 8.70e+01 8.10e+05]	3	6	17425	10
29	data/processed/gc_blockvariance_blocknumber_16_07_2019/constructs/seq_10/seq_10_6_50_100_4/seq_10_6_50_100_4_mooda_result.csv	23131361678.065742	100	0.9487769241365938	[[0. 8. 0.]]	50_100	50	[3.81e+02 8.70e+01 8.10e+05]	4	6	17425	10
30	data/processed/gc_blockvariance_blocknumber_16_07_2019/constructs/seq_10/seq_10_7_50_100_0/seq_10_7_50_100_0_mooda_result.csv	29006034372.382774	100	0.939399763332905	[[0. 8. 0.]]	50_100	50	[4.765e+02 8.800e+01 8.100e+05]	0	7	17710	10
31	data/processed/gc_blockvariance_blocknumber_16_07_2019/constructs/seq_10/seq_10_7_50_100_1/seq_10_7_50_100_1_mooda_result.csv	28808524279.255844	100	0.9330031310888243	[[0. 8. 0.]]	50_100	50	[4.765e+02 8.800e+01 8.100e+05]	1	7	17710	10
32	data/processed/gc_blockvariance_blocknumber_16_07_2019/constructs/seq_10/seq_10_7_50_100_2/seq_10_7_50_100_2_mooda_result.csv	28648005170.63448	100	0.9278045020479344	[[0. 8. 0.]]	50_100	50	[4.765e+02 8.800e+01 8.100e+05]	2	7	17710	10
33	data/processed/gc_blockvariance_blocknumber_16_07_2019/constructs/seq_10/seq_10_7_50_100_3/seq_10_7_50_100_3_mooda_result.csv	28525815826.332947	100	0.9238472344102752	[[0. 8. 0.]]	50_100	50	[4.765e+02 8.800e+01 8.100e+05]	3	7	17710	10
34	data/processed/gc_blockvariance_blocknumber_16_07_2019/constructs/seq_10/seq_10_7_50_100_4/seq_10_7_50_100_4_mooda_result.csv	28961729902.990807	100	0.9379649030025652	[[0. 8. 0.]]	50_100	50	[4.765e+02 8.800e+01 8.100e+05]	4	7	17710	10
35	data/processed/gc_blockvariance_blocknumber_16_07_2019/constructs/seq_10/seq_10_8_50_100_0/seq_10_8_50_100_0_mooda_result.csv	34180856107.9541	100	0.9395942639991463	[[0. 8. 0.]]	50_100	50	[5.685e+02 8.700e+01 8.100e+05]	0	8	17494	10
36	data/processed/gc_blockvariance_blocknumber_16_07_2019/constructs/seq_10/seq_10_8_50_100_1/seq_10_8_50_100_1_mooda_result.csv	34424666246.175545	100	0.9462963374245219	[[0. 8. 0.]]	50_100	50	[5.685e+02 8.700e+01 8.100e+05]	1	8	17494	10
37	data/processed/gc_blockvariance_blocknumber_16_07_2019/constructs/seq_10/seq_10_8_50_100_2/seq_10_8_50_100_2_mooda_result.csv	33875951018.77498	100	0.9312127573466494	[[0. 8. 0.]]	50_100	50	[5.685e+02 8.700e+01 8.100e+05]	2	8	17494	10
38	data/processed/gc_blockvariance_blocknumber_16_07_2019/constructs/seq_10/seq_10_8_50_100_3/seq_10_8_50_100_3_mooda_result.csv	34545978211.37774	100	0.9496310703609483	[[0. 8. 0.]]	50_100	50	[5.685e+02 8.700e+01 8.100e+05]	3	8	17494	10
39	data/processed/gc_blockvariance_blocknumber_16_07_2019/constructs/seq_10/seq_10_8_50_100_4/seq_10_8_50_100_4_mooda_result.csv	34203868024.046837	100	0.9402268363459615	[[0. 8. 0.]]	50_100	50	[5.685e+02 8.700e+01 8.100e+05]	4	8	17494	10
40	data/processed/gc_blockvariance_blocknumber_16_07_2019/constructs/seq_10/seq_10_9_50_100_0/seq_10_9_50_100_0_mooda_result.csv	28987758332.92732	100	0.9477081713515422	[[0. 8. 0.]]	50_100	50	[4.78e+02 8.70e+01 8.10e+05]	0	9	17403	10
41	data/processed/gc_blockvariance_blocknumber_16_07_2019/constructs/seq_10/seq_10_9_50_100_1/seq_10_9_50_100_1_mooda_result.csv	28896522395.517647	100	0.9447253590067239	[[0. 8. 0.]]	50_100	50	[4.78e+02 8.70e+01 8.10e+05]	1	9	17403	10
42	data/processed/gc_blockvariance_blocknumber_16_07_2019/constructs/seq_10/seq_10_9_50_100_2/seq_10_9_50_100_2_mooda_result.csv	28504517265.578438	100	0.9319093812899125	[[0. 8. 0.]]	50_100	50	[4.78e+02 8.70e+01 8.10e+05]	2	9	17403	10
43	data/processed/gc_blockvariance_blocknumber_16_07_2019/constructs/seq_10/seq_10_9_50_100_3/seq_10_9_50_100_3_mooda_result.csv	28609028881.40335	100	0.9353262206046626	[[0. 8. 0.]]	50_100	50	[4.78e+02 8.70e+01 8.10e+05]	3	9	17403	10
44	data/processed/gc_blockvariance_blocknumber_16_07_2019/constructs/seq_10/seq_10_9_50_100_4/seq_10_9_50_100_4_mooda_result.csv	28405076954.022552	100	0.9286583401179497	[[0. 8. 0.]]	50_100	50	[4.78e+02 8.70e+01 8.10e+05]	4	9	17403	10
45	data/processed/gc_blockvariance_blocknumber_16_07_2019/constructs/seq_10/seq_10_10_50_100_0/seq_10_10_50_100_0_mooda_result.csv	22887180236.293686	100	0.9368626680868163	[[0. 8. 0.]]	50_100	50	[3.77e+02 8.80e+01 8.10e+05]	0	10	17625	10
46	data/processed/gc_blockvariance_blocknumber_16_07_2019/constructs/seq_10/seq_10_10_50_100_1/seq_10_10_50_100_1_mooda_result.csv	22964152017.456474	100	0.9400134270498278	[[0. 8. 0.]]	50_100	50	[3.77e+02 8.80e+01 8.10e+05]	1	10	17625	10
47	data/processed/gc_blockvariance_blocknumber_16_07_2019/constructs/seq_10/seq_10_10_50_100_2/seq_10_10_50_100_2_mooda_result.csv	22792504090.571915	100	0.9329871995682252	[[0. 8. 0.]]	50_100	50	[3.77e+02 8.80e+01 8.10e+05]	2	10	17625	10
48	data/processed/gc_blockvariance_blocknumber_16_07_2019/constructs/seq_10/seq_10_10_50_100_3/seq_10_10_50_100_3_mooda_result.csv	22873621245.50849	100	0.9363076450497958	[[0. 8. 0.]]	50_100	50	[3.77e+02 8.80e+01 8.10e+05]	3	10	17625	10
49	data/processed/gc_blockvariance_blocknumber_16_07_2019/constructs/seq_10/seq_10_10_50_100_4/seq_10_10_50_100_4_mooda_result.csv	22891689722.481018	100	0.9370472591643342	[[0. 8. 0.]]	50_100	50	[3.77e+02 8.80e+01 8.10e+05]	4	10	17625	10
50	data/processed/gc_blockvariance_blocknumber_16_07_2019/constructs/seq_10/seq_10_1_100_100_0/seq_10_1_100_100_0_mooda_result.csv	25629317845.907738	100	0.9466874051729639	[[0. 8. 0.]]	100_100	100	[4.285e+02 8.600e+01 8.100e+05]	0	1	17221	10
51	data/processed/gc_blockvariance_blocknumber_16_07_2019/constructs/seq_10/seq_10_1_100_100_1/seq_10_1_100_100_1_mooda_result.csv	25573425646.80121	100	0.94462287730454	[[0. 8. 0.]]	100_100	100	[4.285e+02 8.600e+01 8.100e+05]	1	1	17221	10
52	data/processed/gc_blockvariance_blocknumber_16_07_2019/constructs/seq_10/seq_10_1_100_100_2/seq_10_1_100_100_2_mooda_result.csv	25439022819.71319	100	0.939658349399862	[[0. 8. 0.]]	100_100	100	[4.285e+02 8.600e+01 8.100e+05]	2	1	17221	10
53	data/processed/gc_blockvariance_blocknumber_16_07_2019/constructs/seq_10/seq_10_1_100_100_3/seq_10_1_100_100_3_mooda_result.csv	25759046101.24061	100	0.9514792652668251	[[0. 8. 0.]]	100_100	100	[4.285e+02 8.600e+01 8.100e+05]	3	1	17221	10
54	data/processed/gc_blockvariance_blocknumber_16_07_2019/constructs/seq_10/seq_10_1_100_100_4/seq_10_1_100_100_4_mooda_result.csv	25722840694.92267	100	0.9501419217461572	[[0. 8. 0.]]	100_100	100	[4.285e+02 8.600e+01 8.100e+05]	4	1	17221	10
55	data/processed/gc_blockvariance_blocknumber_16_07_2019/constructs/seq_10/seq_10_2_100_100_0/seq_10_2_100_100_0_mooda_result.csv	23629706937.461178	100	0.9360503666095316	[[0. 8. 0.]]	100_100	100	[3.945e+02 8.700e+01 8.100e+05]	0	2	17540	10
56	data/processed/gc_blockvariance_blocknumber_16_07_2019/constructs/seq_10/seq_10_2_100_100_1/seq_10_2_100_100_1_mooda_result.csv	24017495573.777885	100	0.9514119492204357	[[0. 8. 0.]]	100_100	100	[3.945e+02 8.700e+01 8.100e+05]	1	2	17540	10
57	data/processed/gc_blockvariance_blocknumber_16_07_2019/constructs/seq_10/seq_10_2_100_100_2/seq_10_2_100_100_2_mooda_result.csv	24000969223.129402	100	0.9507572861463581	[[0. 8. 0.]]	100_100	100	[3.945e+02 8.700e+01 8.100e+05]	2	2	17540	10
58	data/processed/gc_blockvariance_blocknumber_16_07_2019/constructs/seq_10/seq_10_2_100_100_3/seq_10_2_100_100_3_mooda_result.csv	24015219914.24264	100	0.9513218028657694	[[0. 8. 0.]]	100_100	100	[3.945e+02 8.700e+01 8.100e+05]	3	2	17540	10
59	data/processed/gc_blockvariance_blocknumber_16_07_2019/constructs/seq_10/seq_10_2_100_100_4/seq_10_2_100_100_4_mooda_result.csv	23674071368.495735	100	0.9378077875561488	[[0. 8. 0.]]	100_100	100	[3.945e+02 8.700e+01 8.100e+05]	4	2	17540	10
60	data/processed/gc_blockvariance_blocknumber_16_07_2019/constructs/seq_10/seq_10_3_100_100_0/seq_10_3_100_100_0_mooda_result.csv	26175396684.934456	100	0.9524109799381608	[[0. 8. 0.]]	100_100	100	[4.35e+02 8.60e+01 8.10e+05]	0	3	17371	10
61	data/processed/gc_blockvariance_blocknumber_16_07_2019/constructs/seq_10/seq_10_3_100_100_1/seq_10_3_100_100_1_mooda_result.csv	25759074061.516647	100	0.93726277635934	[[0. 8. 0.]]	100_100	100	[4.35e+02 8.60e+01 8.10e+05]	1	3	17371	10
62	data/processed/gc_blockvariance_blocknumber_16_07_2019/constructs/seq_10/seq_10_3_100_100_2/seq_10_3_100_100_2_mooda_result.csv	26112799354.743397	100	0.9501333302312094	[[0. 8. 0.]]	100_100	100	[4.35e+02 8.60e+01 8.10e+05]	2	3	17371	10
63	data/processed/gc_blockvariance_blocknumber_16_07_2019/constructs/seq_10/seq_10_3_100_100_3/seq_10_3_100_100_3_mooda_result.csv	26099542352.6623	100	0.9496509645007077	[[0. 8. 0.]]	100_100	100	[4.35e+02 8.60e+01 8.10e+05]	3	3	17371	10
64	data/processed/gc_blockvariance_blocknumber_16_07_2019/constructs/seq_10/seq_10_3_100_100_4/seq_10_3_100_100_4_mooda_result.csv	26160647135.119095	100	0.9518743067651663	[[0. 8. 0.]]	100_100	100	[4.35e+02 8.60e+01 8.10e+05]	4	3	17371	10
65	data/processed/gc_blockvariance_blocknumber_16_07_2019/constructs/seq_10/seq_10_4_100_100_0/seq_10_4_100_100_0_mooda_result.csv	27349837734.73258	100	0.9484748878853576	[[0. 9. 0.]]	100_100	100	[4.395e+02 9.000e+01 8.100e+05]	0	4	18004	10
66	data/processed/gc_blockvariance_blocknumber_16_07_2019/constructs/seq_10/seq_10_4_100_100_1/seq_10_4_100_100_1_mooda_result.csv	27776244750.23729	100	0.9632624105809952	[[0. 9. 0.]]	100_100	100	[4.395e+02 9.000e+01 8.100e+05]	1	4	18004	10
67	data/processed/gc_blockvariance_blocknumber_16_07_2019/constructs/seq_10/seq_10_4_100_100_2/seq_10_4_100_100_2_mooda_result.csv	27486581538.985912	100	0.9532170755965297	[[0. 9. 0.]]	100_100	100	[4.395e+02 9.000e+01 8.100e+05]	2	4	18004	10
68	data/processed/gc_blockvariance_blocknumber_16_07_2019/constructs/seq_10/seq_10_4_100_100_3/seq_10_4_100_100_3_mooda_result.csv	27482921244.276917	100	0.9530901389160487	[[0. 9. 0.]]	100_100	100	[4.395e+02 9.000e+01 8.100e+05]	3	4	18004	10
69	data/processed/gc_blockvariance_blocknumber_16_07_2019/constructs/seq_10/seq_10_4_100_100_4/seq_10_4_100_100_4_mooda_result.csv	27641784424.14586	100	0.9585994124326499	[[0. 9. 0.]]	100_100	100	[4.395e+02 9.000e+01 8.100e+05]	4	4	18004	10
70	data/processed/gc_blockvariance_blocknumber_16_07_2019/constructs/seq_10/seq_10_5_100_100_0/seq_10_5_100_100_0_mooda_result.csv	22931476201.313362	100	0.9512924881070524	[[0. 8. 0.]]	100_100	100	[3.72e+02 8.80e+01 8.10e+05]	0	5	17645	10
71	data/processed/gc_blockvariance_blocknumber_16_07_2019/constructs/seq_10/seq_10_5_100_100_1/seq_10_5_100_100_1_mooda_result.csv	22622782718.493504	100	0.9384866055395221	[[0. 8. 0.]]	100_100	100	[3.72e+02 8.80e+01 8.10e+05]	1	5	17645	10
72	data/processed/gc_blockvariance_blocknumber_16_07_2019/constructs/seq_10/seq_10_5_100_100_2/seq_10_5_100_100_2_mooda_result.csv	22975143029.843334	100	0.9531039687808366	[[0. 8. 0.]]	100_100	100	[3.72e+02 8.80e+01 8.10e+05]	2	5	17645	10
73	data/processed/gc_blockvariance_blocknumber_16_07_2019/constructs/seq_10/seq_10_5_100_100_3/seq_10_5_100_100_3_mooda_result.csv	22762867822.381794	100	0.9442979151061078	[[0. 8. 0.]]	100_100	100	[3.72e+02 8.80e+01 8.10e+05]	3	5	17645	10
74	data/processed/gc_blockvariance_blocknumber_16_07_2019/constructs/seq_10/seq_10_5_100_100_4/seq_10_5_100_100_4_mooda_result.csv	22941881961.556145	100	0.9517241620849987	[[0. 8. 0.]]	100_100	100	[3.72e+02 8.80e+01 8.10e+05]	4	5	17645	10
75	data/processed/gc_blockvariance_blocknumber_16_07_2019/constructs/seq_10/seq_10_6_100_100_0/seq_10_6_100_100_0_mooda_result.csv	23180986850.233597	100	0.9508123952370181	[[0. 8. 0.]]	100_100	100	[3.81e+02 8.70e+01 8.10e+05]	0	6	17425	10
76	data/processed/gc_blockvariance_blocknumber_16_07_2019/constructs/seq_10/seq_10_6_100_100_1/seq_10_6_100_100_1_mooda_result.csv	23184811021.6306	100	0.9509692509217771	[[0. 8. 0.]]	100_100	100	[3.81e+02 8.70e+01 8.10e+05]	1	6	17425	10
77	data/processed/gc_blockvariance_blocknumber_16_07_2019/constructs/seq_10/seq_10_6_100_100_2/seq_10_6_100_100_2_mooda_result.csv	23187615514.400463	100	0.9510842825425259	[[0. 8. 0.]]	100_100	100	[3.81e+02 8.70e+01 8.10e+05]	2	6	17425	10
78	data/processed/gc_blockvariance_blocknumber_16_07_2019/constructs/seq_10/seq_10_6_100_100_3/seq_10_6_100_100_3_mooda_result.csv	23187300637.040768	100	0.9510713672469644	[[0. 8. 0.]]	100_100	100	[3.81e+02 8.70e+01 8.10e+05]	3	6	17425	10
79	data/processed/gc_blockvariance_blocknumber_16_07_2019/constructs/seq_10/seq_10_6_100_100_4/seq_10_6_100_100_4_mooda_result.csv	23129793054.827934	100	0.9487125840622216	[[0. 8. 0.]]	100_100	100	[3.81e+02 8.70e+01 8.10e+05]	4	6	17425	10
80	data/processed/gc_blockvariance_blocknumber_16_07_2019/constructs/seq_10/seq_10_7_100_100_0/seq_10_7_100_100_0_mooda_result.csv	29433677184.92475	100	0.9532495558186866	[[0. 8. 0.]]	100_100	100	[4.765e+02 8.800e+01 8.100e+05]	0	7	17710	10
81	data/processed/gc_blockvariance_blocknumber_16_07_2019/constructs/seq_10/seq_10_7_100_100_1/seq_10_7_100_100_1_mooda_result.csv	29017043714.009476	100	0.9397563157931896	[[0. 8. 0.]]	100_100	100	[4.765e+02 8.800e+01 8.100e+05]	1	7	17710	10
82	data/processed/gc_blockvariance_blocknumber_16_07_2019/constructs/seq_10/seq_10_7_100_100_2/seq_10_7_100_100_2_mooda_result.csv	28895035233.01764	100	0.9358049056591154	[[0. 8. 0.]]	100_100	100	[4.765e+02 8.800e+01 8.100e+05]	2	7	17710	10
83	data/processed/gc_blockvariance_blocknumber_16_07_2019/constructs/seq_10/seq_10_7_100_100_3/seq_10_7_100_100_3_mooda_result.csv	29705163619.53482	100	0.9620420122140226	[[0. 8. 0.]]	100_100	100	[4.765e+02 8.800e+01 8.100e+05]	3	7	17710	10
84	data/processed/gc_blockvariance_blocknumber_16_07_2019/constructs/seq_10/seq_10_7_100_100_4/seq_10_7_100_100_4_mooda_result.csv	28998785438.835472	100	0.9391649967884222	[[0. 8. 0.]]	100_100	100	[4.765e+02 8.800e+01 8.100e+05]	4	7	17710	10
85	data/processed/gc_blockvariance_blocknumber_16_07_2019/constructs/seq_10/seq_10_8_100_100_0/seq_10_8_100_100_0_mooda_result.csv	34473513298.26359	100	0.9476390893383486	[[0. 8. 0.]]	100_100	100	[5.685e+02 8.700e+01 8.100e+05]	0	8	17494	10
86	data/processed/gc_blockvariance_blocknumber_16_07_2019/constructs/seq_10/seq_10_8_100_100_1/seq_10_8_100_100_1_mooda_result.csv	34433089591.25509	100	0.946527885946754	[[0. 8. 0.]]	100_100	100	[5.685e+02 8.700e+01 8.100e+05]	1	8	17494	10
87	data/processed/gc_blockvariance_blocknumber_16_07_2019/constructs/seq_10/seq_10_8_100_100_2/seq_10_8_100_100_2_mooda_result.csv	34575081066.76286	100	0.9504310759517823	[[0. 8. 0.]]	100_100	100	[5.685e+02 8.700e+01 8.100e+05]	2	8	17494	10
88	data/processed/gc_blockvariance_blocknumber_16_07_2019/constructs/seq_10/seq_10_8_100_100_3/seq_10_8_100_100_3_mooda_result.csv	34440987078.89824	100	0.9467449792245254	[[0. 8. 0.]]	100_100	100	[5.685e+02 8.700e+01 8.100e+05]	3	8	17494	10
89	data/processed/gc_blockvariance_blocknumber_16_07_2019/constructs/seq_10/seq_10_8_100_100_4/seq_10_8_100_100_4_mooda_result.csv	34152007813.866394	100	0.938801256019318	[[0. 8. 0.]]	100_100	100	[5.685e+02 8.700e+01 8.100e+05]	4	8	17494	10
90	data/processed/gc_blockvariance_blocknumber_16_07_2019/constructs/seq_10/seq_10_9_100_100_0/seq_10_9_100_100_0_mooda_result.csv	29078903873.700554	100	0.9506880283236121	[[0. 8. 0.]]	100_100	100	[4.78e+02 8.70e+01 8.10e+05]	0	9	17403	10
91	data/processed/gc_blockvariance_blocknumber_16_07_2019/constructs/seq_10/seq_10_9_100_100_1/seq_10_9_100_100_1_mooda_result.csv	29168427095.815414	100	0.9536148461944373	[[0. 8. 0.]]	100_100	100	[4.78e+02 8.70e+01 8.10e+05]	1	9	17403	10
92	data/processed/gc_blockvariance_blocknumber_16_07_2019/constructs/seq_10/seq_10_9_100_100_2/seq_10_9_100_100_2_mooda_result.csv	29138223168.11795	100	0.9526273773202648	[[0. 8. 0.]]	100_100	100	[4.78e+02 8.70e+01 8.10e+05]	2	9	17403	10
93	data/processed/gc_blockvariance_blocknumber_16_07_2019/constructs/seq_10/seq_10_9_100_100_3/seq_10_9_100_100_3_mooda_result.csv	29036673667.329758	100	0.949307379596111	[[0. 8. 0.]]	100_100	100	[4.78e+02 8.70e+01 8.10e+05]	3	9	17403	10
94	data/processed/gc_blockvariance_blocknumber_16_07_2019/constructs/seq_10/seq_10_9_100_100_4/seq_10_9_100_100_4_mooda_result.csv	29148327177.37761	100	0.9529577116644667	[[0. 8. 0.]]	100_100	100	[4.78e+02 8.70e+01 8.10e+05]	4	9	17403	10
95	data/processed/gc_blockvariance_blocknumber_16_07_2019/constructs/seq_10/seq_10_10_100_100_0/seq_10_10_100_100_0_mooda_result.csv	23259120969.96386	100	0.9520876711024273	[[0. 8. 0.]]	100_100	100	[3.77e+02 8.80e+01 8.10e+05]	0	10	17625	10
96	data/processed/gc_blockvariance_blocknumber_16_07_2019/constructs/seq_10/seq_10_10_100_100_1/seq_10_10_100_100_1_mooda_result.csv	23086352594.944992	100	0.9450155792540603	[[0. 8. 0.]]	100_100	100	[3.77e+02 8.80e+01 8.10e+05]	1	10	17625	10
97	data/processed/gc_blockvariance_blocknumber_16_07_2019/constructs/seq_10/seq_10_10_100_100_2/seq_10_10_100_100_2_mooda_result.csv	23310043494.55362	100	0.9541721311259136	[[0. 8. 0.]]	100_100	100	[3.77e+02 8.80e+01 8.10e+05]	2	10	17625	10
98	data/processed/gc_blockvariance_blocknumber_16_07_2019/constructs/seq_10/seq_10_10_100_100_3/seq_10_10_100_100_3_mooda_result.csv	23124935688.766502	100	0.9465949376480377	[[0. 8. 0.]]	100_100	100	[3.77e+02 8.80e+01 8.10e+05]	3	10	17625	10
99	data/processed/gc_blockvariance_blocknumber_16_07_2019/constructs/seq_10/seq_10_10_100_100_4/seq_10_10_100_100_4_mooda_result.csv	23227906864.636105	100	0.950809954507487	[[0. 8. 0.]]	100_100	100	[3.77e+02 8.80e+01 8.10e+05]	4	10	17625	10
100	data/processed/gc_blockvariance_blocknumber_16_07_2019/constructs/seq_10/seq_10_1_50_200_0/seq_10_1_50_200_0_mooda_result.csv	25799116580.50992	200	0.952959375594832	[[0. 8. 0.]]	50_200	50	[4.285e+02 8.600e+01 8.100e+05]	0	1	17221	10
101	data/processed/gc_blockvariance_blocknumber_16_07_2019/constructs/seq_10/seq_10_1_50_200_1/seq_10_1_50_200_1_mooda_result.csv	25464108946.603584	200	0.9405849725942247	[[0. 8. 0.]]	50_200	50	[4.285e+02 8.600e+01 8.100e+05]	1	1	17221	10
102	data/processed/gc_blockvariance_blocknumber_16_07_2019/constructs/seq_10/seq_10_1_50_200_2/seq_10_1_50_200_2_mooda_result.csv	25701719007.569786	200	0.9493617357297679	[[0. 8. 0.]]	50_200	50	[4.285e+02 8.600e+01 8.100e+05]	2	1	17221	10
103	data/processed/gc_blockvariance_blocknumber_16_07_2019/constructs/seq_10/seq_10_1_50_200_3/seq_10_1_50_200_3_mooda_result.csv	25739329225.61145	200	0.9507509697288904	[[0. 8. 0.]]	50_200	50	[4.285e+02 8.600e+01 8.100e+05]	3	1	17221	10
104	data/processed/gc_blockvariance_blocknumber_16_07_2019/constructs/seq_10/seq_10_1_50_200_4/seq_10_1_50_200_4_mooda_result.csv	25420160124.44217	200	0.9389616052981247	[[0. 8. 0.]]	50_200	50	[4.285e+02 8.600e+01 8.100e+05]	4	1	17221	10
105	data/processed/gc_blockvariance_blocknumber_16_07_2019/constructs/seq_10/seq_10_2_50_200_0/seq_10_2_50_200_0_mooda_result.csv	24040778029.73174	200	0.9523342438341121	[[0. 8. 0.]]	50_200	50	[3.945e+02 8.700e+01 8.100e+05]	0	2	17540	10
106	data/processed/gc_blockvariance_blocknumber_16_07_2019/constructs/seq_10/seq_10_2_50_200_1/seq_10_2_50_200_1_mooda_result.csv	23744237283.62867	200	0.9405872901017158	[[0. 8. 0.]]	50_200	50	[3.945e+02 8.700e+01 8.100e+05]	1	2	17540	10
107	data/processed/gc_blockvariance_blocknumber_16_07_2019/constructs/seq_10/seq_10_2_50_200_2/seq_10_2_50_200_2_mooda_result.csv	24088584209.38842	200	0.9542280037572577	[[0. 8. 0.]]	50_200	50	[3.945e+02 8.700e+01 8.100e+05]	2	2	17540	10
108	data/processed/gc_blockvariance_blocknumber_16_07_2019/constructs/seq_10/seq_10_2_50_200_3/seq_10_2_50_200_3_mooda_result.csv	24025355859.64882	200	0.9517233209818636	[[0. 8. 0.]]	50_200	50	[3.945e+02 8.700e+01 8.100e+05]	3	2	17540	10
109	data/processed/gc_blockvariance_blocknumber_16_07_2019/constructs/seq_10/seq_10_2_50_200_4/seq_10_2_50_200_4_mooda_result.csv	23766933702.48878	200	0.9414863698597068	[[0. 8. 0.]]	50_200	50	[3.945e+02 8.700e+01 8.100e+05]	4	2	17540	10
110	data/processed/gc_blockvariance_blocknumber_16_07_2019/constructs/seq_10/seq_10_3_50_200_0/seq_10_3_50_200_0_mooda_result.csv	25675864802.78252	200	0.9342351465356242	[[0. 8. 0.]]	50_200	50	[4.35e+02 8.60e+01 8.10e+05]	0	3	17371	10
111	data/processed/gc_blockvariance_blocknumber_16_07_2019/constructs/seq_10/seq_10_3_50_200_1/seq_10_3_50_200_1_mooda_result.csv	25758624321.907623	200	0.9372464122542643	[[0. 8. 0.]]	50_200	50	[4.35e+02 8.60e+01 8.10e+05]	1	3	17371	10
112	data/processed/gc_blockvariance_blocknumber_16_07_2019/constructs/seq_10/seq_10_3_50_200_2/seq_10_3_50_200_2_mooda_result.csv	25729291403.332924	200	0.936179112527714	[[0. 8. 0.]]	50_200	50	[4.35e+02 8.60e+01 8.10e+05]	2	3	17371	10
113	data/processed/gc_blockvariance_blocknumber_16_07_2019/constructs/seq_10/seq_10_3_50_200_3/seq_10_3_50_200_3_mooda_result.csv	26175002475.30923	200	0.9523966363322174	[[0. 8. 0.]]	50_200	50	[4.35e+02 8.60e+01 8.10e+05]	3	3	17371	10
114	data/processed/gc_blockvariance_blocknumber_16_07_2019/constructs/seq_10/seq_10_3_50_200_4/seq_10_3_50_200_4_mooda_result.csv	25946347124.834587	200	0.9440768439319364	[[0. 8. 0.]]	50_200	50	[4.35e+02 8.60e+01 8.10e+05]	4	3	17371	10
115	data/processed/gc_blockvariance_blocknumber_16_07_2019/constructs/seq_10/seq_10_4_50_200_0/seq_10_4_50_200_0_mooda_result.csv	27874870432.94094	200	0.9666826862057447	[[0. 9. 0.]]	50_200	50	[4.395e+02 9.000e+01 8.100e+05]	0	4	18004	10
116	data/processed/gc_blockvariance_blocknumber_16_07_2019/constructs/seq_10/seq_10_4_50_200_1/seq_10_4_50_200_1_mooda_result.csv	27865905483.40484	200	0.9663717874871262	[[0. 9. 0.]]	50_200	50	[4.395e+02 9.000e+01 8.100e+05]	1	4	18004	10
117	data/processed/gc_blockvariance_blocknumber_16_07_2019/constructs/seq_10/seq_10_4_50_200_2/seq_10_4_50_200_2_mooda_result.csv	27495498072.866425	200	0.9535262952911644	[[0. 9. 0.]]	50_200	50	[4.395e+02 9.000e+01 8.100e+05]	2	4	18004	10
118	data/processed/gc_blockvariance_blocknumber_16_07_2019/constructs/seq_10/seq_10_4_50_200_3/seq_10_4_50_200_3_mooda_result.csv	27818426094.936745	200	0.9647252326486325	[[0. 9. 0.]]	50_200	50	[4.395e+02 9.000e+01 8.100e+05]	3	4	18004	10
119	data/processed/gc_blockvariance_blocknumber_16_07_2019/constructs/seq_10/seq_10_4_50_200_4/seq_10_4_50_200_4_mooda_result.csv	27518421097.6804	200	0.95432125113702	[[0. 9. 0.]]	50_200	50	[4.395e+02 9.000e+01 8.100e+05]	4	4	18004	10
120	data/processed/gc_blockvariance_blocknumber_16_07_2019/constructs/seq_10/seq_10_5_50_200_0/seq_10_5_50_200_0_mooda_result.csv	22942375374.525375	200	0.9517446308959485	[[0. 8. 0.]]	50_200	50	[3.72e+02 8.80e+01 8.10e+05]	0	5	17645	10
121	data/processed/gc_blockvariance_blocknumber_16_07_2019/constructs/seq_10/seq_10_5_50_200_1/seq_10_5_50_200_1_mooda_result.csv	22634130167.911964	200	0.938957344679741	[[0. 8. 0.]]	50_200	50	[3.72e+02 8.80e+01 8.10e+05]	1	5	17645	10
122	data/processed/gc_blockvariance_blocknumber_16_07_2019/constructs/seq_10/seq_10_5_50_200_2/seq_10_5_50_200_2_mooda_result.csv	22933610418.820564	200	0.9513810242773697	[[0. 8. 0.]]	50_200	50	[3.72e+02 8.80e+01 8.10e+05]	2	5	17645	10
123	data/processed/gc_blockvariance_blocknumber_16_07_2019/constructs/seq_10/seq_10_5_50_200_3/seq_10_5_50_200_3_mooda_result.csv	22970064150.841694	200	0.9528932758712372	[[0. 8. 0.]]	50_200	50	[3.72e+02 8.80e+01 8.10e+05]	3	5	17645	10
124	data/processed/gc_blockvariance_blocknumber_16_07_2019/constructs/seq_10/seq_10_5_50_200_4/seq_10_5_50_200_4_mooda_result.csv	22686534464.593994	200	0.9411312916747143	[[0. 8. 0.]]	50_200	50	[3.72e+02 8.80e+01 8.10e+05]	4	5	17645	10
125	data/processed/gc_blockvariance_blocknumber_16_07_2019/constructs/seq_10/seq_10_6_50_200_0/seq_10_6_50_200_0_mooda_result.csv	23122383608.904564	200	0.9484086715035676	[[0. 8. 0.]]	50_200	50	[3.81e+02 8.70e+01 8.10e+05]	0	6	17425	10
126	data/processed/gc_blockvariance_blocknumber_16_07_2019/constructs/seq_10/seq_10_6_50_200_1/seq_10_6_50_200_1_mooda_result.csv	23216740044.260185	200	0.9522788806920777	[[0. 8. 0.]]	50_200	50	[3.81e+02 8.70e+01 8.10e+05]	1	6	17425	10
127	data/processed/gc_blockvariance_blocknumber_16_07_2019/constructs/seq_10/seq_10_6_50_200_2/seq_10_6_50_200_2_mooda_result.csv	23231391030.94153	200	0.9528798188587344	[[0. 8. 0.]]	50_200	50	[3.81e+02 8.70e+01 8.10e+05]	2	6	17425	10
128	data/processed/gc_blockvariance_blocknumber_16_07_2019/constructs/seq_10/seq_10_6_50_200_3/seq_10_6_50_200_3_mooda_result.csv	23032959790.49502	200	0.9447407830084598	[[0. 8. 0.]]	50_200	50	[3.81e+02 8.70e+01 8.10e+05]	3	6	17425	10
129	data/processed/gc_blockvariance_blocknumber_16_07_2019/constructs/seq_10/seq_10_6_50_200_4/seq_10_6_50_200_4_mooda_result.csv	23218264884.92791	200	0.9523414249408192	[[0. 8. 0.]]	50_200	50	[3.81e+02 8.70e+01 8.10e+05]	4	6	17425	10
130	data/processed/gc_blockvariance_blocknumber_16_07_2019/constructs/seq_10/seq_10_7_50_200_0/seq_10_7_50_200_0_mooda_result.csv	28999343121.962776	200	0.9391830581128722	[[0. 8. 0.]]	50_200	50	[4.765e+02 8.800e+01 8.100e+05]	0	7	17710	10
131	data/processed/gc_blockvariance_blocknumber_16_07_2019/constructs/seq_10/seq_10_7_50_200_1/seq_10_7_50_200_1_mooda_result.csv	29457618451.923466	200	0.9540249262214018	[[0. 8. 0.]]	50_200	50	[4.765e+02 8.800e+01 8.100e+05]	1	7	17710	10
132	data/processed/gc_blockvariance_blocknumber_16_07_2019/constructs/seq_10/seq_10_7_50_200_2/seq_10_7_50_200_2_mooda_result.csv	29852220474.507782	200	0.9668046479119797	[[0. 8. 0.]]	50_200	50	[4.765e+02 8.800e+01 8.100e+05]	2	7	17710	10
133	data/processed/gc_blockvariance_blocknumber_16_07_2019/constructs/seq_10/seq_10_7_50_200_3/seq_10_7_50_200_3_mooda_result.csv	28894625796.462475	200	0.9357916455009675	[[0. 8. 0.]]	50_200	50	[4.765e+02 8.800e+01 8.100e+05]	3	7	17710	10
134	data/processed/gc_blockvariance_blocknumber_16_07_2019/constructs/seq_10/seq_10_7_50_200_4/seq_10_7_50_200_4_mooda_result.csv	29053688641.065277	200	0.9409431114565205	[[0. 8. 0.]]	50_200	50	[4.765e+02 8.800e+01 8.100e+05]	4	7	17710	10
135	data/processed/gc_blockvariance_blocknumber_16_07_2019/constructs/seq_10/seq_10_8_50_200_0/seq_10_8_50_200_0_mooda_result.csv	34194693004.754692	200	0.93997462512364	[[0. 8. 0.]]	50_200	50	[5.685e+02 8.700e+01 8.100e+05]	0	8	17494	10
136	data/processed/gc_blockvariance_blocknumber_16_07_2019/constructs/seq_10/seq_10_8_50_200_1/seq_10_8_50_200_1_mooda_result.csv	34554858673.68447	200	0.9498751845346457	[[0. 8. 0.]]	50_200	50	[5.685e+02 8.700e+01 8.100e+05]	1	8	17494	10
137	data/processed/gc_blockvariance_blocknumber_16_07_2019/constructs/seq_10/seq_10_8_50_200_2/seq_10_8_50_200_2_mooda_result.csv	34646831644.49225	200	0.9524034206777375	[[0. 8. 0.]]	50_200	50	[5.685e+02 8.700e+01 8.100e+05]	2	8	17494	10
138	data/processed/gc_blockvariance_blocknumber_16_07_2019/constructs/seq_10/seq_10_8_50_200_3/seq_10_8_50_200_3_mooda_result.csv	34189362808.088303	200	0.9398281038604538	[[0. 8. 0.]]	50_200	50	[5.685e+02 8.700e+01 8.100e+05]	3	8	17494	10
139	data/processed/gc_blockvariance_blocknumber_16_07_2019/constructs/seq_10/seq_10_8_50_200_4/seq_10_8_50_200_4_mooda_result.csv	34545726625.1588	200	0.9496241545315883	[[0. 8. 0.]]	50_200	50	[5.685e+02 8.700e+01 8.100e+05]	4	8	17494	10
140	data/processed/gc_blockvariance_blocknumber_16_07_2019/constructs/seq_10/seq_10_9_50_200_0/seq_10_9_50_200_0_mooda_result.csv	28757616097.323147	200	0.9401840408289196	[[0. 8. 0.]]	50_200	50	[4.78e+02 8.70e+01 8.10e+05]	0	9	17403	10
141	data/processed/gc_blockvariance_blocknumber_16_07_2019/constructs/seq_10/seq_10_9_50_200_1/seq_10_9_50_200_1_mooda_result.csv	28465603565.780575	200	0.930637160414728	[[0. 8. 0.]]	50_200	50	[4.78e+02 8.70e+01 8.10e+05]	1	9	17403	10
142	data/processed/gc_blockvariance_blocknumber_16_07_2019/constructs/seq_10/seq_10_9_50_200_2/seq_10_9_50_200_2_mooda_result.csv	29156012465.66424	200	0.9532089698136752	[[0. 8. 0.]]	50_200	50	[4.78e+02 8.70e+01 8.10e+05]	2	9	17403	10
143	data/processed/gc_blockvariance_blocknumber_16_07_2019/constructs/seq_10/seq_10_9_50_200_3/seq_10_9_50_200_3_mooda_result.csv	28747322247.33484	200	0.9398474999471949	[[0. 8. 0.]]	50_200	50	[4.78e+02 8.70e+01 8.10e+05]	3	9	17403	10
144	data/processed/gc_blockvariance_blocknumber_16_07_2019/constructs/seq_10/seq_10_9_50_200_4/seq_10_9_50_200_4_mooda_result.csv	28698402447.523895	200	0.9382481457132716	[[0. 8. 0.]]	50_200	50	[4.78e+02 8.70e+01 8.10e+05]	4	9	17403	10
145	data/processed/gc_blockvariance_blocknumber_16_07_2019/constructs/seq_10/seq_10_10_50_200_0/seq_10_10_50_200_0_mooda_result.csv	23249549577.49506	200	0.9516958762114427	[[0. 8. 0.]]	50_200	50	[3.77e+02 8.80e+01 8.10e+05]	0	10	17625	10
146	data/processed/gc_blockvariance_blocknumber_16_07_2019/constructs/seq_10/seq_10_10_50_200_1/seq_10_10_50_200_1_mooda_result.csv	22916653618.71689	200	0.9380691300191935	[[0. 8. 0.]]	50_200	50	[3.77e+02 8.80e+01 8.10e+05]	1	10	17625	10
147	data/processed/gc_blockvariance_blocknumber_16_07_2019/constructs/seq_10/seq_10_10_50_200_2/seq_10_10_50_200_2_mooda_result.csv	22952828568.95334	200	0.9395499135865236	[[0. 8. 0.]]	50_200	50	[3.77e+02 8.80e+01 8.10e+05]	2	10	17625	10
148	data/processed/gc_blockvariance_blocknumber_16_07_2019/constructs/seq_10/seq_10_10_50_200_3/seq_10_10_50_200_3_mooda_result.csv	23043358949.028976	200	0.9432556795456731	[[0. 8. 0.]]	50_200	50	[3.77e+02 8.80e+01 8.10e+05]	3	10	17625	10
149	data/processed/gc_blockvariance_blocknumber_16_07_2019/constructs/seq_10/seq_10_10_50_200_4/seq_10_10_50_200_4_mooda_result.csv	22769565447.345257	200	0.9320482303167165	[[0. 8. 0.]]	50_200	50	[3.77e+02 8.80e+01 8.10e+05]	4	10	17625	10
150	data/processed/gc_blockvariance_blocknumber_16_07_2019/constructs/seq_10/seq_10_1_100_200_0/seq_10_1_100_200_0_mooda_result.csv	25705458750.92462	200	0.9494998731532408	[[0. 8. 0.]]	100_200	100	[4.285e+02 8.600e+01 8.100e+05]	0	1	17221	10
151	data/processed/gc_blockvariance_blocknumber_16_07_2019/constructs/seq_10/seq_10_1_100_200_1/seq_10_1_100_200_1_mooda_result.csv	25758922829.373142	200	0.951474711890686	[[0. 8. 0.]]	100_200	100	[4.285e+02 8.600e+01 8.100e+05]	1	1	17221	10
152	data/processed/gc_blockvariance_blocknumber_16_07_2019/constructs/seq_10/seq_10_1_100_200_2/seq_10_1_100_200_2_mooda_result.csv	25782194578.658737	200	0.9523343161953137	[[0. 8. 0.]]	100_200	100	[4.285e+02 8.600e+01 8.100e+05]	2	1	17221	10
153	data/processed/gc_blockvariance_blocknumber_16_07_2019/constructs/seq_10/seq_10_1_100_200_3/seq_10_1_100_200_3_mooda_result.csv	25765207334.689682	200	0.9517068469036692	[[0. 8. 0.]]	100_200	100	[4.285e+02 8.600e+01 8.100e+05]	3	1	17221	10
154	data/processed/gc_blockvariance_blocknumber_16_07_2019/constructs/seq_10/seq_10_1_100_200_4/seq_10_1_100_200_4_mooda_result.csv	25478385469.08496	200	0.9411123141373764	[[0. 8. 0.]]	100_200	100	[4.285e+02 8.600e+01 8.100e+05]	4	1	17221	10
155	data/processed/gc_blockvariance_blocknumber_16_07_2019/constructs/seq_10/seq_10_2_100_200_0/seq_10_2_100_200_0_mooda_result.csv	24063057126.174934	200	0.9532167920793603	[[0. 8. 0.]]	100_200	100	[3.945e+02 8.700e+01 8.100e+05]	0	2	17540	10
156	data/processed/gc_blockvariance_blocknumber_16_07_2019/constructs/seq_10/seq_10_2_100_200_1/seq_10_2_100_200_1_mooda_result.csv	24043002541.94706	200	0.9524223640753064	[[0. 8. 0.]]	100_200	100	[3.945e+02 8.700e+01 8.100e+05]	1	2	17540	10
157	data/processed/gc_blockvariance_blocknumber_16_07_2019/constructs/seq_10/seq_10_2_100_200_2/seq_10_2_100_200_2_mooda_result.csv	23891833514.93334	200	0.9464340619973034	[[0. 8. 0.]]	100_200	100	[3.945e+02 8.700e+01 8.100e+05]	2	2	17540	10
158	data/processed/gc_blockvariance_blocknumber_16_07_2019/constructs/seq_10/seq_10_2_100_200_3/seq_10_2_100_200_3_mooda_result.csv	24006805553.183655	200	0.9509884823648045	[[0. 8. 0.]]	100_200	100	[3.945e+02 8.700e+01 8.100e+05]	3	2	17540	10
159	data/processed/gc_blockvariance_blocknumber_16_07_2019/constructs/seq_10/seq_10_2_100_200_4/seq_10_2_100_200_4_mooda_result.csv	23727263270.81881	200	0.9399148936578854	[[0. 8. 0.]]	100_200	100	[3.945e+02 8.700e+01 8.100e+05]	4	2	17540	10
160	data/processed/gc_blockvariance_blocknumber_16_07_2019/constructs/seq_10/seq_10_3_100_200_0/seq_10_3_100_200_0_mooda_result.csv	26182170537.86154	200	0.952657451538263	[[0. 8. 0.]]	100_200	100	[4.35e+02 8.60e+01 8.10e+05]	0	3	17371	10
161	data/processed/gc_blockvariance_blocknumber_16_07_2019/constructs/seq_10/seq_10_3_100_200_1/seq_10_3_100_200_1_mooda_result.csv	26178639028.20321	200	0.9525289549727729	[[0. 8. 0.]]	100_200	100	[4.35e+02 8.60e+01 8.10e+05]	1	3	17371	10
162	data/processed/gc_blockvariance_blocknumber_16_07_2019/constructs/seq_10/seq_10_3_100_200_2/seq_10_3_100_200_2_mooda_result.csv	26544328955.48947	200	0.9658348508181139	[[0. 8. 0.]]	100_200	100	[4.35e+02 8.60e+01 8.10e+05]	2	3	17371	10
163	data/processed/gc_blockvariance_blocknumber_16_07_2019/constructs/seq_10/seq_10_3_100_200_3/seq_10_3_100_200_3_mooda_result.csv	26170063137.43139	200	0.9522169149058297	[[0. 8. 0.]]	100_200	100	[4.35e+02 8.60e+01 8.10e+05]	3	3	17371	10
164	data/processed/gc_blockvariance_blocknumber_16_07_2019/constructs/seq_10/seq_10_3_100_200_4/seq_10_3_100_200_4_mooda_result.csv	26177769550.186226	200	0.9524973183782961	[[0. 8. 0.]]	100_200	100	[4.35e+02 8.60e+01 8.10e+05]	4	3	17371	10
165	data/processed/gc_blockvariance_blocknumber_16_07_2019/constructs/seq_10/seq_10_4_100_200_0/seq_10_4_100_200_0_mooda_result.csv	27847327223.24224	200	0.9657275053017716	[[0. 9. 0.]]	100_200	100	[4.395e+02 9.000e+01 8.100e+05]	0	4	18004	10
166	data/processed/gc_blockvariance_blocknumber_16_07_2019/constructs/seq_10/seq_10_4_100_200_1/seq_10_4_100_200_1_mooda_result.csv	27509213589.27218	200	0.9540019406317843	[[0. 9. 0.]]	100_200	100	[4.395e+02 9.000e+01 8.100e+05]	1	4	18004	10
167	data/processed/gc_blockvariance_blocknumber_16_07_2019/constructs/seq_10/seq_10_4_100_200_2/seq_10_4_100_200_2_mooda_result.csv	27845027956.44227	200	0.9656477681990703	[[0. 9. 0.]]	100_200	100	[4.395e+02 9.000e+01 8.100e+05]	2	4	18004	10
168	data/processed/gc_blockvariance_blocknumber_16_07_2019/constructs/seq_10/seq_10_4_100_200_3/seq_10_4_100_200_3_mooda_result.csv	27857582922.397156	200	0.9660831663919942	[[0. 9. 0.]]	100_200	100	[4.395e+02 9.000e+01 8.100e+05]	3	4	18004	10
169	data/processed/gc_blockvariance_blocknumber_16_07_2019/constructs/seq_10/seq_10_4_100_200_4/seq_10_4_100_200_4_mooda_result.csv	27854353843.66079	200	0.9659711840057675	[[0. 9. 0.]]	100_200	100	[4.395e+02 9.000e+01 8.100e+05]	4	4	18004	10
170	data/processed/gc_blockvariance_blocknumber_16_07_2019/constructs/seq_10/seq_10_5_100_200_0/seq_10_5_100_200_0_mooda_result.csv	22939599643.349815	200	0.951629482085068	[[0. 8. 0.]]	100_200	100	[3.72e+02 8.80e+01 8.10e+05]	0	5	17645	10
171	data/processed/gc_blockvariance_blocknumber_16_07_2019/constructs/seq_10/seq_10_5_100_200_1/seq_10_5_100_200_1_mooda_result.csv	23003140309.87436	200	0.9542654117663265	[[0. 8. 0.]]	100_200	100	[3.72e+02 8.80e+01 8.10e+05]	1	5	17645	10
172	data/processed/gc_blockvariance_blocknumber_16_07_2019/constructs/seq_10/seq_10_5_100_200_2/seq_10_5_100_200_2_mooda_result.csv	23007829595.369915	200	0.9544599427257532	[[0. 8. 0.]]	100_200	100	[3.72e+02 8.80e+01 8.10e+05]	2	5	17645	10
173	data/processed/gc_blockvariance_blocknumber_16_07_2019/constructs/seq_10/seq_10_5_100_200_3/seq_10_5_100_200_3_mooda_result.csv	22946309934.3277	200	0.9519078527117226	[[0. 8. 0.]]	100_200	100	[3.72e+02 8.80e+01 8.10e+05]	3	5	17645	10
174	data/processed/gc_blockvariance_blocknumber_16_07_2019/constructs/seq_10/seq_10_5_100_200_4/seq_10_5_100_200_4_mooda_result.csv	22982535989.40709	200	0.9534106593242686	[[0. 8. 0.]]	100_200	100	[3.72e+02 8.80e+01 8.10e+05]	4	5	17645	10
175	data/processed/gc_blockvariance_blocknumber_16_07_2019/constructs/seq_10/seq_10_6_100_200_0/seq_10_6_100_200_0_mooda_result.csv	23563017479.77717	200	0.9664821102615349	[[0. 8. 0.]]	100_200	100	[3.81e+02 8.70e+01 8.10e+05]	0	6	17425	10
176	data/processed/gc_blockvariance_blocknumber_16_07_2019/constructs/seq_10/seq_10_6_100_200_1/seq_10_6_100_200_1_mooda_result.csv	23241025318.484703	200	0.9532749875404869	[[0. 8. 0.]]	100_200	100	[3.81e+02 8.70e+01 8.10e+05]	1	6	17425	10
177	data/processed/gc_blockvariance_blocknumber_16_07_2019/constructs/seq_10/seq_10_6_100_200_2/seq_10_6_100_200_2_mooda_result.csv	22936189901.062798	200	0.9407715813971425	[[0. 8. 0.]]	100_200	100	[3.81e+02 8.70e+01 8.10e+05]	2	6	17425	10
178	data/processed/gc_blockvariance_blocknumber_16_07_2019/constructs/seq_10/seq_10_6_100_200_3/seq_10_6_100_200_3_mooda_result.csv	23232503947.527092	200	0.9529254672554681	[[0. 8. 0.]]	100_200	100	[3.81e+02 8.70e+01 8.10e+05]	3	6	17425	10
179	data/processed/gc_blockvariance_blocknumber_16_07_2019/constructs/seq_10/seq_10_6_100_200_4/seq_10_6_100_200_4_mooda_result.csv	22960895758.191357	200	0.9417849392556562	[[0. 8. 0.]]	100_200	100	[3.81e+02 8.70e+01 8.10e+05]	4	6	17425	10
180	data/processed/gc_blockvariance_blocknumber_16_07_2019/constructs/seq_10/seq_10_7_100_200_0/seq_10_7_100_200_0_mooda_result.csv	29443564235.070732	200	0.9535697613472314	[[0. 8. 0.]]	100_200	100	[4.765e+02 8.800e+01 8.100e+05]	0	7	17710	10
181	data/processed/gc_blockvariance_blocknumber_16_07_2019/constructs/seq_10/seq_10_7_100_200_1/seq_10_7_100_200_1_mooda_result.csv	29424563099.300484	200	0.9529543837945307	[[0. 8. 0.]]	100_200	100	[4.765e+02 8.800e+01 8.100e+05]	1	7	17710	10
182	data/processed/gc_blockvariance_blocknumber_16_07_2019/constructs/seq_10/seq_10_7_100_200_2/seq_10_7_100_200_2_mooda_result.csv	28882394795.94338	200	0.9353955279605463	[[0. 8. 0.]]	100_200	100	[4.765e+02 8.800e+01 8.100e+05]	2	7	17710	10
183	data/processed/gc_blockvariance_blocknumber_16_07_2019/constructs/seq_10/seq_10_7_100_200_3/seq_10_7_100_200_3_mooda_result.csv	29343133650.404785	200	0.9503171806512503	[[0. 8. 0.]]	100_200	100	[4.765e+02 8.800e+01 8.100e+05]	3	7	17710	10
184	data/processed/gc_blockvariance_blocknumber_16_07_2019/constructs/seq_10/seq_10_7_100_200_4/seq_10_7_100_200_4_mooda_result.csv	29045218729.79203	200	0.9406688018924005	[[0. 8. 0.]]	100_200	100	[4.765e+02 8.800e+01 8.100e+05]	4	7	17710	10
185	data/processed/gc_blockvariance_blocknumber_16_07_2019/constructs/seq_10/seq_10_8_100_200_0/seq_10_8_100_200_0_mooda_result.csv	34618390775.361755	200	0.9516216123633476	[[0. 8. 0.]]	100_200	100	[5.685e+02 8.700e+01 8.100e+05]	0	8	17494	10
186	data/processed/gc_blockvariance_blocknumber_16_07_2019/constructs/seq_10/seq_10_8_100_200_1/seq_10_8_100_200_1_mooda_result.csv	35000876785.98204	200	0.9621357334989826	[[0. 8. 0.]]	100_200	100	[5.685e+02 8.700e+01 8.100e+05]	1	8	17494	10
187	data/processed/gc_blockvariance_blocknumber_16_07_2019/constructs/seq_10/seq_10_8_100_200_2/seq_10_8_100_200_2_mooda_result.csv	34135429513.020767	200	0.9383455367028618	[[0. 8. 0.]]	100_200	100	[5.685e+02 8.700e+01 8.100e+05]	2	8	17494	10
188	data/processed/gc_blockvariance_blocknumber_16_07_2019/constructs/seq_10/seq_10_8_100_200_3/seq_10_8_100_200_3_mooda_result.csv	34523666063.74703	200	0.9490177338820402	[[0. 8. 0.]]	100_200	100	[5.685e+02 8.700e+01 8.100e+05]	3	8	17494	10
189	data/processed/gc_blockvariance_blocknumber_16_07_2019/constructs/seq_10/seq_10_8_100_200_4/seq_10_8_100_200_4_mooda_result.csv	34640605911.41272	200	0.9522322821002764	[[0. 8. 0.]]	100_200	100	[5.685e+02 8.700e+01 8.100e+05]	4	8	17494	10
190	data/processed/gc_blockvariance_blocknumber_16_07_2019/constructs/seq_10/seq_10_9_100_200_0/seq_10_9_100_200_0_mooda_result.csv	29505469538.590027	200	0.9646339071870548	[[0. 8. 0.]]	100_200	100	[4.78e+02 8.70e+01 8.10e+05]	0	9	17403	10
191	data/processed/gc_blockvariance_blocknumber_16_07_2019/constructs/seq_10/seq_10_9_100_200_1/seq_10_9_100_200_1_mooda_result.csv	29160420465.576424	200	0.9533530822865375	[[0. 8. 0.]]	100_200	100	[4.78e+02 8.70e+01 8.10e+05]	1	9	17403	10
192	data/processed/gc_blockvariance_blocknumber_16_07_2019/constructs/seq_10/seq_10_9_100_200_2/seq_10_9_100_200_2_mooda_result.csv	29174555927.460457	200	0.9538152184951904	[[0. 8. 0.]]	100_200	100	[4.78e+02 8.70e+01 8.10e+05]	2	9	17403	10
193	data/processed/gc_blockvariance_blocknumber_16_07_2019/constructs/seq_10/seq_10_9_100_200_3/seq_10_9_100_200_3_mooda_result.csv	29182778855.12745	200	0.9540840538998787	[[0. 8. 0.]]	100_200	100	[4.78e+02 8.70e+01 8.10e+05]	3	9	17403	10
194	data/processed/gc_blockvariance_blocknumber_16_07_2019/constructs/seq_10/seq_10_9_100_200_4/seq_10_9_100_200_4_mooda_result.csv	28763533254.126587	200	0.9403774927609174	[[0. 8. 0.]]	100_200	100	[4.78e+02 8.70e+01 8.10e+05]	4	9	17403	10
195	data/processed/gc_blockvariance_blocknumber_16_07_2019/constructs/seq_10/seq_10_10_100_200_0/seq_10_10_100_200_0_mooda_result.csv	23306921575.51037	200	0.9540443386510777	[[0. 8. 0.]]	100_200	100	[3.77e+02 8.80e+01 8.10e+05]	0	10	17625	10
196	data/processed/gc_blockvariance_blocknumber_16_07_2019/constructs/seq_10/seq_10_10_100_200_1/seq_10_10_100_200_1_mooda_result.csv	23029417359.363884	200	0.9426849952256232	[[0. 8. 0.]]	100_200	100	[3.77e+02 8.80e+01 8.10e+05]	1	10	17625	10
197	data/processed/gc_blockvariance_blocknumber_16_07_2019/constructs/seq_10/seq_10_10_100_200_2/seq_10_10_100_200_2_mooda_result.csv	22998790743.411938	200	0.9414313268908184	[[0. 8. 0.]]	100_200	100	[3.77e+02 8.80e+01 8.10e+05]	2	10	17625	10
198	data/processed/gc_blockvariance_blocknumber_16_07_2019/constructs/seq_10/seq_10_10_100_200_3/seq_10_10_100_200_3_mooda_result.csv	23004413196.67745	200	0.9416614761059309	[[0. 8. 0.]]	100_200	100	[3.77e+02 8.80e+01 8.10e+05]	3	10	17625	10
199	data/processed/gc_blockvariance_blocknumber_16_07_2019/constructs/seq_10/seq_10_10_100_200_4/seq_10_10_100_200_4_mooda_result.csv	23260491205.94021	200	0.9521437602719737	[[0. 8. 0.]]	100_200	100	[3.77e+02 8.80e+01 8.10e+05]	4	10	17625	10
