## Supplementary Tables for "Design and assembly of DNA molecules using multi-objective optimisation": standard_gc_blockvariance_blocknumber_seq_20_hypervolume.csv

	filename	hypervolume	iterations	normalised_hypervolume	null_point	parameter_setting	population_size	reference_points	run	sequence_id	sequence_length	transcription_units
0	data/processed/gc_blockvariance_blocknumber_16_07_2019/constructs/seq_20/seq_20_1_50_100_0/seq_20_1_50_100_0_mooda_result.csv	118215076233.98918	100	0.9292752627185931	[[ 0. 17. 0.]]	50_100	50	[9.94e+02 1.75e+02 8.10e+05]	0	1	35192	20
1	data/processed/gc_blockvariance_blocknumber_16_07_2019/constructs/seq_20/seq_20_1_50_100_1/seq_20_1_50_100_1_mooda_result.csv	116088983845.88675	100	0.9125622923813136	[[ 0. 17. 0.]]	50_100	50	[9.94e+02 1.75e+02 8.10e+05]	1	1	35192	20
2	data/processed/gc_blockvariance_blocknumber_16_07_2019/constructs/seq_20/seq_20_1_50_100_2/seq_20_1_50_100_2_mooda_result.csv	117081788475.15152	100	0.9203666166018735	[[ 0. 17. 0.]]	50_100	50	[9.94e+02 1.75e+02 8.10e+05]	2	1	35192	20
3	data/processed/gc_blockvariance_blocknumber_16_07_2019/constructs/seq_20/seq_20_1_50_100_3/seq_20_1_50_100_3_mooda_result.csv	116900323454.22519	100	0.9189401407210664	[[ 0. 17. 0.]]	50_100	50	[9.94e+02 1.75e+02 8.10e+05]	3	1	35192	20
4	data/processed/gc_blockvariance_blocknumber_16_07_2019/constructs/seq_20/seq_20_1_50_100_4/seq_20_1_50_100_4_mooda_result.csv	116549384166.22064	100	0.9161814469110384	[[ 0. 17. 0.]]	50_100	50	[9.94e+02 1.75e+02 8.10e+05]	4	1	35192	20
5	data/processed/gc_blockvariance_blocknumber_16_07_2019/constructs/seq_20/seq_20_2_50_100_0/seq_20_2_50_100_0_mooda_result.csv	109347185884.67168	100	0.9208619884551309	[[ 0. 17. 0.]]	50_100	50	[9.22e+02 1.76e+02 8.10e+05]	0	2	35264	20
6	data/processed/gc_blockvariance_blocknumber_16_07_2019/constructs/seq_20/seq_20_2_50_100_1/seq_20_2_50_100_1_mooda_result.csv	107167950184.57852	100	0.902509661380004	[[ 0. 17. 0.]]	50_100	50	[9.22e+02 1.76e+02 8.10e+05]	1	2	35264	20
7	data/processed/gc_blockvariance_blocknumber_16_07_2019/constructs/seq_20/seq_20_2_50_100_2/seq_20_2_50_100_2_mooda_result.csv	106667948118.02127	100	0.8982989183826744	[[ 0. 17. 0.]]	50_100	50	[9.22e+02 1.76e+02 8.10e+05]	2	2	35264	20
8	data/processed/gc_blockvariance_blocknumber_16_07_2019/constructs/seq_20/seq_20_2_50_100_3/seq_20_2_50_100_3_mooda_result.csv	110681270868.65488	100	0.9320969200281721	[[ 0. 17. 0.]]	50_100	50	[9.22e+02 1.76e+02 8.10e+05]	3	2	35264	20
9	data/processed/gc_blockvariance_blocknumber_16_07_2019/constructs/seq_20/seq_20_2_50_100_4/seq_20_2_50_100_4_mooda_result.csv	109882200635.56744	100	0.9253675890645725	[[ 0. 17. 0.]]	50_100	50	[9.22e+02 1.76e+02 8.10e+05]	4	2	35264	20
10	data/processed/gc_blockvariance_blocknumber_16_07_2019/constructs/seq_20/seq_20_3_50_100_0/seq_20_3_50_100_0_mooda_result.csv	80495621481.37746	100	0.9094489939859833	[[ 0. 17. 0.]]	50_100	50	[6.96e+02 1.74e+02 8.10e+05]	0	3	34897	20
11	data/processed/gc_blockvariance_blocknumber_16_07_2019/constructs/seq_20/seq_20_3_50_100_1/seq_20_3_50_100_1_mooda_result.csv	81427297116.17065	100	0.919975174828999	[[ 0. 17. 0.]]	50_100	50	[6.96e+02 1.74e+02 8.10e+05]	1	3	34897	20
12	data/processed/gc_blockvariance_blocknumber_16_07_2019/constructs/seq_20/seq_20_3_50_100_2/seq_20_3_50_100_2_mooda_result.csv	81335517250.3081	100	0.9189382351154995	[[ 0. 17. 0.]]	50_100	50	[6.96e+02 1.74e+02 8.10e+05]	2	3	34897	20
13	data/processed/gc_blockvariance_blocknumber_16_07_2019/constructs/seq_20/seq_20_3_50_100_3/seq_20_3_50_100_3_mooda_result.csv	81958547836.7903	100	0.9259773079205939	[[ 0. 17. 0.]]	50_100	50	[6.96e+02 1.74e+02 8.10e+05]	3	3	34897	20
14	data/processed/gc_blockvariance_blocknumber_16_07_2019/constructs/seq_20/seq_20_3_50_100_4/seq_20_3_50_100_4_mooda_result.csv	81296989196.11284	100	0.9185029406301191	[[ 0. 17. 0.]]	50_100	50	[6.96e+02 1.74e+02 8.10e+05]	4	3	34897	20
15	data/processed/gc_blockvariance_blocknumber_16_07_2019/constructs/seq_20/seq_20_4_50_100_0/seq_20_4_50_100_0_mooda_result.csv	119688678224.08553	100	0.9231689086797812	[[ 0. 17. 0.]]	50_100	50	[1.0195e+03 1.7400e+02 8.1000e+05]	0	4	34980	20
16	data/processed/gc_blockvariance_blocknumber_16_07_2019/constructs/seq_20/seq_20_4_50_100_1/seq_20_4_50_100_1_mooda_result.csv	120944433836.78616	100	0.9328546580400918	[[ 0. 17. 0.]]	50_100	50	[1.0195e+03 1.7400e+02 8.1000e+05]	1	4	34980	20
17	data/processed/gc_blockvariance_blocknumber_16_07_2019/constructs/seq_20/seq_20_4_50_100_2/seq_20_4_50_100_2_mooda_result.csv	119438937785.27847	100	0.9212426395307889	[[ 0. 17. 0.]]	50_100	50	[1.0195e+03 1.7400e+02 8.1000e+05]	2	4	34980	20
18	data/processed/gc_blockvariance_blocknumber_16_07_2019/constructs/seq_20/seq_20_4_50_100_3/seq_20_4_50_100_3_mooda_result.csv	119158844774.36118	100	0.9190822584232856	[[ 0. 17. 0.]]	50_100	50	[1.0195e+03 1.7400e+02 8.1000e+05]	3	4	34980	20
19	data/processed/gc_blockvariance_blocknumber_16_07_2019/constructs/seq_20/seq_20_4_50_100_4/seq_20_4_50_100_4_mooda_result.csv	118968823599.409	100	0.9176166090125851	[[ 0. 17. 0.]]	50_100	50	[1.0195e+03 1.7400e+02 8.1000e+05]	4	4	34980	20
20	data/processed/gc_blockvariance_blocknumber_16_07_2019/constructs/seq_20/seq_20_5_50_100_0/seq_20_5_50_100_0_mooda_result.csv	83216246770.95816	100	0.9269116551750742	[[ 0. 17. 0.]]	50_100	50	[7.015e+02 1.750e+02 8.100e+05]	0	5	35168	20
21	data/processed/gc_blockvariance_blocknumber_16_07_2019/constructs/seq_20/seq_20_5_50_100_1/seq_20_5_50_100_1_mooda_result.csv	83239694496.581	100	0.9271728297775166	[[ 0. 17. 0.]]	50_100	50	[7.015e+02 1.750e+02 8.100e+05]	1	5	35168	20
22	data/processed/gc_blockvariance_blocknumber_16_07_2019/constructs/seq_20/seq_20_5_50_100_2/seq_20_5_50_100_2_mooda_result.csv	83589759016.23425	100	0.9310720549399174	[[ 0. 17. 0.]]	50_100	50	[7.015e+02 1.750e+02 8.100e+05]	2	5	35168	20
23	data/processed/gc_blockvariance_blocknumber_16_07_2019/constructs/seq_20/seq_20_5_50_100_3/seq_20_5_50_100_3_mooda_result.csv	83840648115.35004	100	0.9338666057536168	[[ 0. 17. 0.]]	50_100	50	[7.015e+02 1.750e+02 8.100e+05]	3	5	35168	20
24	data/processed/gc_blockvariance_blocknumber_16_07_2019/constructs/seq_20/seq_20_5_50_100_4/seq_20_5_50_100_4_mooda_result.csv	82855577856.0477	100	0.9228943120015712	[[ 0. 17. 0.]]	50_100	50	[7.015e+02 1.750e+02 8.100e+05]	4	5	35168	20
25	data/processed/gc_blockvariance_blocknumber_16_07_2019/constructs/seq_20/seq_20_6_50_100_0/seq_20_6_50_100_0_mooda_result.csv	119316828156.61781	100	0.9273721905508102	[[ 0. 17. 0.]]	50_100	50	[9.99e+02 1.76e+02 8.10e+05]	0	6	35255	20
26	data/processed/gc_blockvariance_blocknumber_16_07_2019/constructs/seq_20/seq_20_6_50_100_1/seq_20_6_50_100_1_mooda_result.csv	117417822870.76733	100	0.9126124561611642	[[ 0. 17. 0.]]	50_100	50	[9.99e+02 1.76e+02 8.10e+05]	1	6	35255	20
27	data/processed/gc_blockvariance_blocknumber_16_07_2019/constructs/seq_20/seq_20_6_50_100_2/seq_20_6_50_100_2_mooda_result.csv	121642701621.80531	100	0.9454496939816228	[[ 0. 17. 0.]]	50_100	50	[9.99e+02 1.76e+02 8.10e+05]	2	6	35255	20
28	data/processed/gc_blockvariance_blocknumber_16_07_2019/constructs/seq_20/seq_20_6_50_100_3/seq_20_6_50_100_3_mooda_result.csv	119795474186.50266	100	0.9310923951865729	[[ 0. 17. 0.]]	50_100	50	[9.99e+02 1.76e+02 8.10e+05]	3	6	35255	20
29	data/processed/gc_blockvariance_blocknumber_16_07_2019/constructs/seq_20/seq_20_6_50_100_4/seq_20_6_50_100_4_mooda_result.csv	119101825763.00212	100	0.9257011166225012	[[ 0. 17. 0.]]	50_100	50	[9.99e+02 1.76e+02 8.10e+05]	4	6	35255	20
30	data/processed/gc_blockvariance_blocknumber_16_07_2019/constructs/seq_20/seq_20_7_50_100_0/seq_20_7_50_100_0_mooda_result.csv	99760564228.01027	100	0.9268742034418862	[[ 0. 17. 0.]]	50_100	50	[8.41e+02 1.75e+02 8.10e+05]	0	7	35124	20
31	data/processed/gc_blockvariance_blocknumber_16_07_2019/constructs/seq_20/seq_20_7_50_100_1/seq_20_7_50_100_1_mooda_result.csv	99820253484.40436	100	0.9274287756057711	[[ 0. 17. 0.]]	50_100	50	[8.41e+02 1.75e+02 8.10e+05]	1	7	35124	20
32	data/processed/gc_blockvariance_blocknumber_16_07_2019/constructs/seq_20/seq_20_7_50_100_2/seq_20_7_50_100_2_mooda_result.csv	99802584264.02422	100	0.9272646110915463	[[ 0. 17. 0.]]	50_100	50	[8.41e+02 1.75e+02 8.10e+05]	2	7	35124	20
33	data/processed/gc_blockvariance_blocknumber_16_07_2019/constructs/seq_20/seq_20_7_50_100_3/seq_20_7_50_100_3_mooda_result.csv	100375920633.13681	100	0.9325914724073155	[[ 0. 17. 0.]]	50_100	50	[8.41e+02 1.75e+02 8.10e+05]	3	7	35124	20
34	data/processed/gc_blockvariance_blocknumber_16_07_2019/constructs/seq_20/seq_20_7_50_100_4/seq_20_7_50_100_4_mooda_result.csv	99521195841.92538	100	0.9246502346432083	[[ 0. 17. 0.]]	50_100	50	[8.41e+02 1.75e+02 8.10e+05]	4	7	35124	20
35	data/processed/gc_blockvariance_blocknumber_16_07_2019/constructs/seq_20/seq_20_8_50_100_0/seq_20_8_50_100_0_mooda_result.csv	95784168727.3429	100	0.9355384506108659	[[ 0. 17. 0.]]	50_100	50	[8.00e+02 1.75e+02 8.10e+05]	0	8	35093	20
36	data/processed/gc_blockvariance_blocknumber_16_07_2019/constructs/seq_20/seq_20_8_50_100_1/seq_20_8_50_100_1_mooda_result.csv	94304533327.97134	100	0.9210866280666056	[[ 0. 17. 0.]]	50_100	50	[8.00e+02 1.75e+02 8.10e+05]	1	8	35093	20
37	data/processed/gc_blockvariance_blocknumber_16_07_2019/constructs/seq_20/seq_20_8_50_100_2/seq_20_8_50_100_2_mooda_result.csv	95269208581.8758	100	0.9305087570506699	[[ 0. 17. 0.]]	50_100	50	[8.00e+02 1.75e+02 8.10e+05]	2	8	35093	20
38	data/processed/gc_blockvariance_blocknumber_16_07_2019/constructs/seq_20/seq_20_8_50_100_3/seq_20_8_50_100_3_mooda_result.csv	94825214601.57529	100	0.9261722007498758	[[ 0. 17. 0.]]	50_100	50	[8.00e+02 1.75e+02 8.10e+05]	3	8	35093	20
39	data/processed/gc_blockvariance_blocknumber_16_07_2019/constructs/seq_20/seq_20_8_50_100_4/seq_20_8_50_100_4_mooda_result.csv	92716314244.21152	100	0.905574252268045	[[ 0. 17. 0.]]	50_100	50	[8.00e+02 1.75e+02 8.10e+05]	4	8	35093	20
40	data/processed/gc_blockvariance_blocknumber_16_07_2019/constructs/seq_20/seq_20_9_50_100_0/seq_20_9_50_100_0_mooda_result.csv	92908604834.96361	100	0.9320060232203855	[[ 0. 17. 0.]]	50_100	50	[7.94e+02 1.72e+02 8.10e+05]	0	9	34431	20
41	data/processed/gc_blockvariance_blocknumber_16_07_2019/constructs/seq_20/seq_20_9_50_100_1/seq_20_9_50_100_1_mooda_result.csv	93297118202.00052	100	0.9359033672696611	[[ 0. 17. 0.]]	50_100	50	[7.94e+02 1.72e+02 8.10e+05]	1	9	34431	20
42	data/processed/gc_blockvariance_blocknumber_16_07_2019/constructs/seq_20/seq_20_9_50_100_2/seq_20_9_50_100_2_mooda_result.csv	92492274572.13448	100	0.9278296359708414	[[ 0. 17. 0.]]	50_100	50	[7.94e+02 1.72e+02 8.10e+05]	2	9	34431	20
43	data/processed/gc_blockvariance_blocknumber_16_07_2019/constructs/seq_20/seq_20_9_50_100_3/seq_20_9_50_100_3_mooda_result.csv	93475144770.84598	100	0.9376892280599717	[[ 0. 17. 0.]]	50_100	50	[7.94e+02 1.72e+02 8.10e+05]	3	9	34431	20
44	data/processed/gc_blockvariance_blocknumber_16_07_2019/constructs/seq_20/seq_20_9_50_100_4/seq_20_9_50_100_4_mooda_result.csv	92819052456.45547	100	0.9311076849414764	[[ 0. 17. 0.]]	50_100	50	[7.94e+02 1.72e+02 8.10e+05]	4	9	34431	20
45	data/processed/gc_blockvariance_blocknumber_16_07_2019/constructs/seq_20/seq_20_10_50_100_0/seq_20_10_50_100_0_mooda_result.csv	106263660289.0535	100	0.9177410330332944	[[ 0. 17. 0.]]	50_100	50	[9.105e+02 1.740e+02 8.100e+05]	0	10	34880	20
46	data/processed/gc_blockvariance_blocknumber_16_07_2019/constructs/seq_20/seq_20_10_50_100_1/seq_20_10_50_100_1_mooda_result.csv	106603430333.04028	100	0.920675440810271	[[ 0. 17. 0.]]	50_100	50	[9.105e+02 1.740e+02 8.100e+05]	1	10	34880	20
47	data/processed/gc_blockvariance_blocknumber_16_07_2019/constructs/seq_20/seq_20_10_50_100_2/seq_20_10_50_100_2_mooda_result.csv	107497509504.51299	100	0.9283971129247919	[[ 0. 17. 0.]]	50_100	50	[9.105e+02 1.740e+02 8.100e+05]	2	10	34880	20
48	data/processed/gc_blockvariance_blocknumber_16_07_2019/constructs/seq_20/seq_20_10_50_100_3/seq_20_10_50_100_3_mooda_result.csv	106458819730.38211	100	0.9194265182387157	[[ 0. 17. 0.]]	50_100	50	[9.105e+02 1.740e+02 8.100e+05]	3	10	34880	20
49	data/processed/gc_blockvariance_blocknumber_16_07_2019/constructs/seq_20/seq_20_10_50_100_4/seq_20_10_50_100_4_mooda_result.csv	109090184003.5878	100	0.9421521702613335	[[ 0. 17. 0.]]	50_100	50	[9.105e+02 1.740e+02 8.100e+05]	4	10	34880	20
50	data/processed/gc_blockvariance_blocknumber_16_07_2019/constructs/seq_20/seq_20_1_100_100_0/seq_20_1_100_100_0_mooda_result.csv	118811918151.35027	100	0.933966969117017	[[ 0. 17. 0.]]	100_100	100	[9.94e+02 1.75e+02 8.10e+05]	0	1	35192	20
51	data/processed/gc_blockvariance_blocknumber_16_07_2019/constructs/seq_20/seq_20_1_100_100_1/seq_20_1_100_100_1_mooda_result.csv	117450286843.70306	100	0.9232633403460541	[[ 0. 17. 0.]]	100_100	100	[9.94e+02 1.75e+02 8.10e+05]	1	1	35192	20
52	data/processed/gc_blockvariance_blocknumber_16_07_2019/constructs/seq_20/seq_20_1_100_100_2/seq_20_1_100_100_2_mooda_result.csv	120364278064.52432	100	0.9461698937532392	[[ 0. 17. 0.]]	100_100	100	[9.94e+02 1.75e+02 8.10e+05]	2	1	35192	20
53	data/processed/gc_blockvariance_blocknumber_16_07_2019/constructs/seq_20/seq_20_1_100_100_3/seq_20_1_100_100_3_mooda_result.csv	119377890302.83441	100	0.9384160117985174	[[ 0. 17. 0.]]	100_100	100	[9.94e+02 1.75e+02 8.10e+05]	3	1	35192	20
54	data/processed/gc_blockvariance_blocknumber_16_07_2019/constructs/seq_20/seq_20_1_100_100_4/seq_20_1_100_100_4_mooda_result.csv	118361312402.0136	100	0.9304248085953886	[[ 0. 17. 0.]]	100_100	100	[9.94e+02 1.75e+02 8.10e+05]	4	1	35192	20
55	data/processed/gc_blockvariance_blocknumber_16_07_2019/constructs/seq_20/seq_20_2_100_100_0/seq_20_2_100_100_0_mooda_result.csv	110656177829.28342	100	0.9318856002219509	[[ 0. 17. 0.]]	100_100	100	[9.22e+02 1.76e+02 8.10e+05]	0	2	35264	20
56	data/processed/gc_blockvariance_blocknumber_16_07_2019/constructs/seq_20/seq_20_2_100_100_1/seq_20_2_100_100_1_mooda_result.csv	110769329785.78815	100	0.9328385039004637	[[ 0. 17. 0.]]	100_100	100	[9.22e+02 1.76e+02 8.10e+05]	1	2	35264	20
57	data/processed/gc_blockvariance_blocknumber_16_07_2019/constructs/seq_20/seq_20_2_100_100_2/seq_20_2_100_100_2_mooda_result.csv	109530679250.7027	100	0.9224072688804531	[[ 0. 17. 0.]]	100_100	100	[9.22e+02 1.76e+02 8.10e+05]	2	2	35264	20
58	data/processed/gc_blockvariance_blocknumber_16_07_2019/constructs/seq_20/seq_20_2_100_100_3/seq_20_2_100_100_3_mooda_result.csv	109552608481.29619	100	0.922591944825483	[[ 0. 17. 0.]]	100_100	100	[9.22e+02 1.76e+02 8.10e+05]	3	2	35264	20
59	data/processed/gc_blockvariance_blocknumber_16_07_2019/constructs/seq_20/seq_20_2_100_100_4/seq_20_2_100_100_4_mooda_result.csv	109405395141.02249	100	0.9213521948661696	[[ 0. 17. 0.]]	100_100	100	[9.22e+02 1.76e+02 8.10e+05]	4	2	35264	20
60	data/processed/gc_blockvariance_blocknumber_16_07_2019/constructs/seq_20/seq_20_3_100_100_0/seq_20_3_100_100_0_mooda_result.csv	81595514896.34676	100	0.9218757190839074	[[ 0. 17. 0.]]	100_100	100	[6.96e+02 1.74e+02 8.10e+05]	0	3	34897	20
61	data/processed/gc_blockvariance_blocknumber_16_07_2019/constructs/seq_20/seq_20_3_100_100_1/seq_20_3_100_100_1_mooda_result.csv	81982705900.52083	100	0.9262502485644706	[[ 0. 17. 0.]]	100_100	100	[6.96e+02 1.74e+02 8.10e+05]	1	3	34897	20
62	data/processed/gc_blockvariance_blocknumber_16_07_2019/constructs/seq_20/seq_20_3_100_100_2/seq_20_3_100_100_2_mooda_result.csv	83151187216.57439	100	0.9394518878315476	[[ 0. 17. 0.]]	100_100	100	[6.96e+02 1.74e+02 8.10e+05]	2	3	34897	20
63	data/processed/gc_blockvariance_blocknumber_16_07_2019/constructs/seq_20/seq_20_3_100_100_3/seq_20_3_100_100_3_mooda_result.csv	83023741806.56793	100	0.9380119946077241	[[ 0. 17. 0.]]	100_100	100	[6.96e+02 1.74e+02 8.10e+05]	3	3	34897	20
64	data/processed/gc_blockvariance_blocknumber_16_07_2019/constructs/seq_20/seq_20_3_100_100_4/seq_20_3_100_100_4_mooda_result.csv	83038544468.24449	100	0.9381792368194408	[[ 0. 17. 0.]]	100_100	100	[6.96e+02 1.74e+02 8.10e+05]	4	3	34897	20
65	data/processed/gc_blockvariance_blocknumber_16_07_2019/constructs/seq_20/seq_20_4_100_100_0/seq_20_4_100_100_0_mooda_result.csv	119663957534.81296	100	0.922978235910425	[[ 0. 17. 0.]]	100_100	100	[1.0195e+03 1.7400e+02 8.1000e+05]	0	4	34980	20
66	data/processed/gc_blockvariance_blocknumber_16_07_2019/constructs/seq_20/seq_20_4_100_100_1/seq_20_4_100_100_1_mooda_result.csv	121053551524.14682	100	0.9336962920012406	[[ 0. 17. 0.]]	100_100	100	[1.0195e+03 1.7400e+02 8.1000e+05]	1	4	34980	20
67	data/processed/gc_blockvariance_blocknumber_16_07_2019/constructs/seq_20/seq_20_4_100_100_2/seq_20_4_100_100_2_mooda_result.csv	121005122491.15784	100	0.9333227547695139	[[ 0. 17. 0.]]	100_100	100	[1.0195e+03 1.7400e+02 8.1000e+05]	2	4	34980	20
68	data/processed/gc_blockvariance_blocknumber_16_07_2019/constructs/seq_20/seq_20_4_100_100_3/seq_20_4_100_100_3_mooda_result.csv	121182161401.0957	100	0.9346882708710051	[[ 0. 17. 0.]]	100_100	100	[1.0195e+03 1.7400e+02 8.1000e+05]	3	4	34980	20
69	data/processed/gc_blockvariance_blocknumber_16_07_2019/constructs/seq_20/seq_20_4_100_100_4/seq_20_4_100_100_4_mooda_result.csv	120684083070.49228	100	0.9308465505368617	[[ 0. 17. 0.]]	100_100	100	[1.0195e+03 1.7400e+02 8.1000e+05]	4	4	34980	20
70	data/processed/gc_blockvariance_blocknumber_16_07_2019/constructs/seq_20/seq_20_5_100_100_0/seq_20_5_100_100_0_mooda_result.csv	83481538022.63281	100	0.9298666256614269	[[ 0. 17. 0.]]	100_100	100	[7.015e+02 1.750e+02 8.100e+05]	0	5	35168	20
71	data/processed/gc_blockvariance_blocknumber_16_07_2019/constructs/seq_20/seq_20_5_100_100_1/seq_20_5_100_100_1_mooda_result.csv	83643692705.1528	100	0.9316728001886521	[[ 0. 17. 0.]]	100_100	100	[7.015e+02 1.750e+02 8.100e+05]	1	5	35168	20
72	data/processed/gc_blockvariance_blocknumber_16_07_2019/constructs/seq_20/seq_20_5_100_100_2/seq_20_5_100_100_2_mooda_result.csv	84712818687.69464	100	0.9435813561800812	[[ 0. 17. 0.]]	100_100	100	[7.015e+02 1.750e+02 8.100e+05]	2	5	35168	20
73	data/processed/gc_blockvariance_blocknumber_16_07_2019/constructs/seq_20/seq_20_5_100_100_3/seq_20_5_100_100_3_mooda_result.csv	85037263495.7192	100	0.9471952138784069	[[ 0. 17. 0.]]	100_100	100	[7.015e+02 1.750e+02 8.100e+05]	3	5	35168	20
74	data/processed/gc_blockvariance_blocknumber_16_07_2019/constructs/seq_20/seq_20_5_100_100_4/seq_20_5_100_100_4_mooda_result.csv	84542702375.62897	100	0.9416865003255138	[[ 0. 17. 0.]]	100_100	100	[7.015e+02 1.750e+02 8.100e+05]	4	5	35168	20
75	data/processed/gc_blockvariance_blocknumber_16_07_2019/constructs/seq_20/seq_20_6_100_100_0/seq_20_6_100_100_0_mooda_result.csv	120591853433.07909	100	0.9372821336988754	[[ 0. 17. 0.]]	100_100	100	[9.99e+02 1.76e+02 8.10e+05]	0	6	35255	20
76	data/processed/gc_blockvariance_blocknumber_16_07_2019/constructs/seq_20/seq_20_6_100_100_1/seq_20_6_100_100_1_mooda_result.csv	116798845744.45288	100	0.9078015490795779	[[ 0. 17. 0.]]	100_100	100	[9.99e+02 1.76e+02 8.10e+05]	1	6	35255	20
77	data/processed/gc_blockvariance_blocknumber_16_07_2019/constructs/seq_20/seq_20_6_100_100_2/seq_20_6_100_100_2_mooda_result.csv	118960130888.39087	100	0.9245998144148564	[[ 0. 17. 0.]]	100_100	100	[9.99e+02 1.76e+02 8.10e+05]	2	6	35255	20
78	data/processed/gc_blockvariance_blocknumber_16_07_2019/constructs/seq_20/seq_20_6_100_100_3/seq_20_6_100_100_3_mooda_result.csv	118640111930.49478	100	0.9221125149568762	[[ 0. 17. 0.]]	100_100	100	[9.99e+02 1.76e+02 8.10e+05]	3	6	35255	20
79	data/processed/gc_blockvariance_blocknumber_16_07_2019/constructs/seq_20/seq_20_6_100_100_4/seq_20_6_100_100_4_mooda_result.csv	120923433125.98917	100	0.9398592872396363	[[ 0. 17. 0.]]	100_100	100	[9.99e+02 1.76e+02 8.10e+05]	4	6	35255	20
80	data/processed/gc_blockvariance_blocknumber_16_07_2019/constructs/seq_20/seq_20_7_100_100_0/seq_20_7_100_100_0_mooda_result.csv	100868898639.41928	100	0.9371717251396787	[[ 0. 17. 0.]]	100_100	100	[8.41e+02 1.75e+02 8.10e+05]	0	7	35124	20
81	data/processed/gc_blockvariance_blocknumber_16_07_2019/constructs/seq_20/seq_20_7_100_100_1/seq_20_7_100_100_1_mooda_result.csv	99598992615.24869	100	0.9253730435292885	[[ 0. 17. 0.]]	100_100	100	[8.41e+02 1.75e+02 8.10e+05]	1	7	35124	20
82	data/processed/gc_blockvariance_blocknumber_16_07_2019/constructs/seq_20/seq_20_7_100_100_2/seq_20_7_100_100_2_mooda_result.csv	100478553885.98914	100	0.9335450367262454	[[ 0. 17. 0.]]	100_100	100	[8.41e+02 1.75e+02 8.10e+05]	2	7	35124	20
83	data/processed/gc_blockvariance_blocknumber_16_07_2019/constructs/seq_20/seq_20_7_100_100_3/seq_20_7_100_100_3_mooda_result.csv	100187943121.98334	100	0.9308449756100726	[[ 0. 17. 0.]]	100_100	100	[8.41e+02 1.75e+02 8.10e+05]	3	7	35124	20
84	data/processed/gc_blockvariance_blocknumber_16_07_2019/constructs/seq_20/seq_20_7_100_100_4/seq_20_7_100_100_4_mooda_result.csv	99982578023.76581	100	0.9289369309503603	[[ 0. 17. 0.]]	100_100	100	[8.41e+02 1.75e+02 8.10e+05]	4	7	35124	20
85	data/processed/gc_blockvariance_blocknumber_16_07_2019/constructs/seq_20/seq_20_8_100_100_0/seq_20_8_100_100_0_mooda_result.csv	96905954383.63937	100	0.9464951006372028	[[ 0. 17. 0.]]	100_100	100	[8.00e+02 1.75e+02 8.10e+05]	0	8	35093	20
86	data/processed/gc_blockvariance_blocknumber_16_07_2019/constructs/seq_20/seq_20_8_100_100_1/seq_20_8_100_100_1_mooda_result.csv	94842852761.67145	100	0.9263444753249672	[[ 0. 17. 0.]]	100_100	100	[8.00e+02 1.75e+02 8.10e+05]	1	8	35093	20
87	data/processed/gc_blockvariance_blocknumber_16_07_2019/constructs/seq_20/seq_20_8_100_100_2/seq_20_8_100_100_2_mooda_result.csv	95881502292.65475	100	0.9364891222520585	[[ 0. 17. 0.]]	100_100	100	[8.00e+02 1.75e+02 8.10e+05]	2	8	35093	20
88	data/processed/gc_blockvariance_blocknumber_16_07_2019/constructs/seq_20/seq_20_8_100_100_3/seq_20_8_100_100_3_mooda_result.csv	95678588441.95352	100	0.9345072320084536	[[ 0. 17. 0.]]	100_100	100	[8.00e+02 1.75e+02 8.10e+05]	3	8	35093	20
89	data/processed/gc_blockvariance_blocknumber_16_07_2019/constructs/seq_20/seq_20_8_100_100_4/seq_20_8_100_100_4_mooda_result.csv	95278683535.47794	100	0.9306013003543321	[[ 0. 17. 0.]]	100_100	100	[8.00e+02 1.75e+02 8.10e+05]	4	8	35093	20
90	data/processed/gc_blockvariance_blocknumber_16_07_2019/constructs/seq_20/seq_20_9_100_100_0/seq_20_9_100_100_0_mooda_result.csv	92045622670.0122	100	0.923349079365775	[[ 0. 17. 0.]]	100_100	100	[7.94e+02 1.72e+02 8.10e+05]	0	9	34431	20
91	data/processed/gc_blockvariance_blocknumber_16_07_2019/constructs/seq_20/seq_20_9_100_100_1/seq_20_9_100_100_1_mooda_result.csv	93007507555.39075	100	0.9329981587853821	[[ 0. 17. 0.]]	100_100	100	[7.94e+02 1.72e+02 8.10e+05]	1	9	34431	20
92	data/processed/gc_blockvariance_blocknumber_16_07_2019/constructs/seq_20/seq_20_9_100_100_2/seq_20_9_100_100_2_mooda_result.csv	92753048303.26251	100	0.9304455690003031	[[ 0. 17. 0.]]	100_100	100	[7.94e+02 1.72e+02 8.10e+05]	2	9	34431	20
93	data/processed/gc_blockvariance_blocknumber_16_07_2019/constructs/seq_20/seq_20_9_100_100_3/seq_20_9_100_100_3_mooda_result.csv	92542292837.13828	100	0.9283313906181896	[[ 0. 17. 0.]]	100_100	100	[7.94e+02 1.72e+02 8.10e+05]	3	9	34431	20
94	data/processed/gc_blockvariance_blocknumber_16_07_2019/constructs/seq_20/seq_20_9_100_100_4/seq_20_9_100_100_4_mooda_result.csv	93030016542.01053	100	0.9332239560744866	[[ 0. 17. 0.]]	100_100	100	[7.94e+02 1.72e+02 8.10e+05]	4	9	34431	20
95	data/processed/gc_blockvariance_blocknumber_16_07_2019/constructs/seq_20/seq_20_10_100_100_0/seq_20_10_100_100_0_mooda_result.csv	107414599381.00749	100	0.9276810635981654	[[ 0. 17. 0.]]	100_100	100	[9.105e+02 1.740e+02 8.100e+05]	0	10	34880	20
96	data/processed/gc_blockvariance_blocknumber_16_07_2019/constructs/seq_20/seq_20_10_100_100_1/seq_20_10_100_100_1_mooda_result.csv	108468045424.88582	100	0.9367791001040029	[[ 0. 17. 0.]]	100_100	100	[9.105e+02 1.740e+02 8.100e+05]	1	10	34880	20
97	data/processed/gc_blockvariance_blocknumber_16_07_2019/constructs/seq_20/seq_20_10_100_100_2/seq_20_10_100_100_2_mooda_result.csv	107211158108.87048	100	0.9259240527560322	[[ 0. 17. 0.]]	100_100	100	[9.105e+02 1.740e+02 8.100e+05]	2	10	34880	20
98	data/processed/gc_blockvariance_blocknumber_16_07_2019/constructs/seq_20/seq_20_10_100_100_3/seq_20_10_100_100_3_mooda_result.csv	107860683609.15778	100	0.9315336487552067	[[ 0. 17. 0.]]	100_100	100	[9.105e+02 1.740e+02 8.100e+05]	3	10	34880	20
99	data/processed/gc_blockvariance_blocknumber_16_07_2019/constructs/seq_20/seq_20_10_100_100_4/seq_20_10_100_100_4_mooda_result.csv	108171913456.38132	100	0.9342215704842792	[[ 0. 17. 0.]]	100_100	100	[9.105e+02 1.740e+02 8.100e+05]	4	10	34880	20
100	data/processed/gc_blockvariance_blocknumber_16_07_2019/constructs/seq_20/seq_20_1_50_200_0/seq_20_1_50_200_0_mooda_result.csv	122759971318.8692	200	0.9650021658224798	[[ 0. 17. 0.]]	50_200	50	[9.94e+02 1.75e+02 8.10e+05]	0	1	35192	20
101	data/processed/gc_blockvariance_blocknumber_16_07_2019/constructs/seq_20/seq_20_1_50_200_1/seq_20_1_50_200_1_mooda_result.csv	120098686067.83818	200	0.9440821052886956	[[ 0. 17. 0.]]	50_200	50	[9.94e+02 1.75e+02 8.10e+05]	1	1	35192	20
102	data/processed/gc_blockvariance_blocknumber_16_07_2019/constructs/seq_20/seq_20_1_50_200_2/seq_20_1_50_200_2_mooda_result.csv	119110860336.30618	200	0.9363169196166701	[[ 0. 17. 0.]]	50_200	50	[9.94e+02 1.75e+02 8.10e+05]	2	1	35192	20
103	data/processed/gc_blockvariance_blocknumber_16_07_2019/constructs/seq_20/seq_20_1_50_200_3/seq_20_1_50_200_3_mooda_result.csv	118027760642.91069	200	0.9278027961715495	[[ 0. 17. 0.]]	50_200	50	[9.94e+02 1.75e+02 8.10e+05]	3	1	35192	20
104	data/processed/gc_blockvariance_blocknumber_16_07_2019/constructs/seq_20/seq_20_1_50_200_4/seq_20_1_50_200_4_mooda_result.csv	119621497734.96237	200	0.9403309821026673	[[ 0. 17. 0.]]	50_200	50	[9.94e+02 1.75e+02 8.10e+05]	4	1	35192	20
105	data/processed/gc_blockvariance_blocknumber_16_07_2019/constructs/seq_20/seq_20_2_50_200_0/seq_20_2_50_200_0_mooda_result.csv	110368383230.12723	200	0.9294619520530338	[[ 0. 17. 0.]]	50_200	50	[9.22e+02 1.76e+02 8.10e+05]	0	2	35264	20
106	data/processed/gc_blockvariance_blocknumber_16_07_2019/constructs/seq_20/seq_20_2_50_200_1/seq_20_2_50_200_1_mooda_result.csv	112974117213.90909	200	0.9514060136059415	[[ 0. 17. 0.]]	50_200	50	[9.22e+02 1.76e+02 8.10e+05]	1	2	35264	20
107	data/processed/gc_blockvariance_blocknumber_16_07_2019/constructs/seq_20/seq_20_2_50_200_2/seq_20_2_50_200_2_mooda_result.csv	111616943554.71521	200	0.9399766418816218	[[ 0. 17. 0.]]	50_200	50	[9.22e+02 1.76e+02 8.10e+05]	2	2	35264	20
108	data/processed/gc_blockvariance_blocknumber_16_07_2019/constructs/seq_20/seq_20_2_50_200_3/seq_20_2_50_200_3_mooda_result.csv	111103337118.54333	200	0.9356513303496412	[[ 0. 17. 0.]]	50_200	50	[9.22e+02 1.76e+02 8.10e+05]	3	2	35264	20
109	data/processed/gc_blockvariance_blocknumber_16_07_2019/constructs/seq_20/seq_20_2_50_200_4/seq_20_2_50_200_4_mooda_result.csv	111641160471.1759	200	0.9401805834615155	[[ 0. 17. 0.]]	50_200	50	[9.22e+02 1.76e+02 8.10e+05]	4	2	35264	20
110	data/processed/gc_blockvariance_blocknumber_16_07_2019/constructs/seq_20/seq_20_3_50_200_0/seq_20_3_50_200_0_mooda_result.csv	82808027520.96724	200	0.9355748292511793	[[ 0. 17. 0.]]	50_200	50	[6.96e+02 1.74e+02 8.10e+05]	0	3	34897	20
111	data/processed/gc_blockvariance_blocknumber_16_07_2019/constructs/seq_20/seq_20_3_50_200_1/seq_20_3_50_200_1_mooda_result.csv	81902266611.89803	200	0.9253414360257428	[[ 0. 17. 0.]]	50_200	50	[6.96e+02 1.74e+02 8.10e+05]	1	3	34897	20
112	data/processed/gc_blockvariance_blocknumber_16_07_2019/constructs/seq_20/seq_20_3_50_200_2/seq_20_3_50_200_2_mooda_result.csv	83076447247.6607	200	0.9386074668768648	[[ 0. 17. 0.]]	50_200	50	[6.96e+02 1.74e+02 8.10e+05]	2	3	34897	20
113	data/processed/gc_blockvariance_blocknumber_16_07_2019/constructs/seq_20/seq_20_3_50_200_3/seq_20_3_50_200_3_mooda_result.csv	83027768930.59537	200	0.938057493528386	[[ 0. 17. 0.]]	50_200	50	[6.96e+02 1.74e+02 8.10e+05]	3	3	34897	20
114	data/processed/gc_blockvariance_blocknumber_16_07_2019/constructs/seq_20/seq_20_3_50_200_4/seq_20_3_50_200_4_mooda_result.csv	83298100843.85715	200	0.9411117352627032	[[ 0. 17. 0.]]	50_200	50	[6.96e+02 1.74e+02 8.10e+05]	4	3	34897	20
115	data/processed/gc_blockvariance_blocknumber_16_07_2019/constructs/seq_20/seq_20_4_50_200_0/seq_20_4_50_200_0_mooda_result.csv	123123873754.94858	200	0.9496648626528975	[[ 0. 17. 0.]]	50_200	50	[1.0195e+03 1.7400e+02 8.1000e+05]	0	4	34980	20
116	data/processed/gc_blockvariance_blocknumber_16_07_2019/constructs/seq_20/seq_20_4_50_200_1/seq_20_4_50_200_1_mooda_result.csv	121466701486.39697	200	0.9368829526397471	[[ 0. 17. 0.]]	50_200	50	[1.0195e+03 1.7400e+02 8.1000e+05]	1	4	34980	20
117	data/processed/gc_blockvariance_blocknumber_16_07_2019/constructs/seq_20/seq_20_4_50_200_2/seq_20_4_50_200_2_mooda_result.csv	122248675439.07265	200	0.942914383943183	[[ 0. 17. 0.]]	50_200	50	[1.0195e+03 1.7400e+02 8.1000e+05]	2	4	34980	20
118	data/processed/gc_blockvariance_blocknumber_16_07_2019/constructs/seq_20/seq_20_4_50_200_3/seq_20_4_50_200_3_mooda_result.csv	122496639719.01102	200	0.9448269534284413	[[ 0. 17. 0.]]	50_200	50	[1.0195e+03 1.7400e+02 8.1000e+05]	3	4	34980	20
119	data/processed/gc_blockvariance_blocknumber_16_07_2019/constructs/seq_20/seq_20_4_50_200_4/seq_20_4_50_200_4_mooda_result.csv	118934258718.00218	200	0.9173500071558311	[[ 0. 17. 0.]]	50_200	50	[1.0195e+03 1.7400e+02 8.1000e+05]	4	4	34980	20
120	data/processed/gc_blockvariance_blocknumber_16_07_2019/constructs/seq_20/seq_20_5_50_200_0/seq_20_5_50_200_0_mooda_result.csv	84253750377.13747	200	0.9384679824809746	[[ 0. 17. 0.]]	50_200	50	[7.015e+02 1.750e+02 8.100e+05]	0	5	35168	20
121	data/processed/gc_blockvariance_blocknumber_16_07_2019/constructs/seq_20/seq_20_5_50_200_1/seq_20_5_50_200_1_mooda_result.csv	85861838992.10643	200	0.9563798222671601	[[ 0. 17. 0.]]	50_200	50	[7.015e+02 1.750e+02 8.100e+05]	1	5	35168	20
122	data/processed/gc_blockvariance_blocknumber_16_07_2019/constructs/seq_20/seq_20_5_50_200_2/seq_20_5_50_200_2_mooda_result.csv	84462641924.42592	200	0.9407947397833335	[[ 0. 17. 0.]]	50_200	50	[7.015e+02 1.750e+02 8.100e+05]	2	5	35168	20
123	data/processed/gc_blockvariance_blocknumber_16_07_2019/constructs/seq_20/seq_20_5_50_200_3/seq_20_5_50_200_3_mooda_result.csv	84783324707.92455	200	0.9443666938328472	[[ 0. 17. 0.]]	50_200	50	[7.015e+02 1.750e+02 8.100e+05]	3	5	35168	20
124	data/processed/gc_blockvariance_blocknumber_16_07_2019/constructs/seq_20/seq_20_5_50_200_4/seq_20_5_50_200_4_mooda_result.csv	84647516940.36935	200	0.9428539867895137	[[ 0. 17. 0.]]	50_200	50	[7.015e+02 1.750e+02 8.100e+05]	4	5	35168	20
125	data/processed/gc_blockvariance_blocknumber_16_07_2019/constructs/seq_20/seq_20_6_50_200_0/seq_20_6_50_200_0_mooda_result.csv	121294382035.32935	200	0.942742432123321	[[ 0. 17. 0.]]	50_200	50	[9.99e+02 1.76e+02 8.10e+05]	0	6	35255	20
126	data/processed/gc_blockvariance_blocknumber_16_07_2019/constructs/seq_20/seq_20_6_50_200_1/seq_20_6_50_200_1_mooda_result.csv	122664253740.68512	200	0.9533895549457767	[[ 0. 17. 0.]]	50_200	50	[9.99e+02 1.76e+02 8.10e+05]	1	6	35255	20
127	data/processed/gc_blockvariance_blocknumber_16_07_2019/constructs/seq_20/seq_20_6_50_200_2/seq_20_6_50_200_2_mooda_result.csv	121017503114.29044	200	0.9405904321457138	[[ 0. 17. 0.]]	50_200	50	[9.99e+02 1.76e+02 8.10e+05]	2	6	35255	20
128	data/processed/gc_blockvariance_blocknumber_16_07_2019/constructs/seq_20/seq_20_6_50_200_3/seq_20_6_50_200_3_mooda_result.csv	119218818483.93921	200	0.9266104250375012	[[ 0. 17. 0.]]	50_200	50	[9.99e+02 1.76e+02 8.10e+05]	3	6	35255	20
129	data/processed/gc_blockvariance_blocknumber_16_07_2019/constructs/seq_20/seq_20_6_50_200_4/seq_20_6_50_200_4_mooda_result.csv	121047012770.66815	200	0.9408197915336577	[[ 0. 17. 0.]]	50_200	50	[9.99e+02 1.76e+02 8.10e+05]	4	6	35255	20
130	data/processed/gc_blockvariance_blocknumber_16_07_2019/constructs/seq_20/seq_20_7_50_200_0/seq_20_7_50_200_0_mooda_result.csv	102335891513.99191	200	0.9508015383088052	[[ 0. 17. 0.]]	50_200	50	[8.41e+02 1.75e+02 8.10e+05]	0	7	35124	20
131	data/processed/gc_blockvariance_blocknumber_16_07_2019/constructs/seq_20/seq_20_7_50_200_1/seq_20_7_50_200_1_mooda_result.csv	100895476757.17685	200	0.9374186621123809	[[ 0. 17. 0.]]	50_200	50	[8.41e+02 1.75e+02 8.10e+05]	1	7	35124	20
132	data/processed/gc_blockvariance_blocknumber_16_07_2019/constructs/seq_20/seq_20_7_50_200_2/seq_20_7_50_200_2_mooda_result.csv	100608654590.37872	200	0.9347538008073378	[[ 0. 17. 0.]]	50_200	50	[8.41e+02 1.75e+02 8.10e+05]	2	7	35124	20
133	data/processed/gc_blockvariance_blocknumber_16_07_2019/constructs/seq_20/seq_20_7_50_200_3/seq_20_7_50_200_3_mooda_result.csv	100082358284.75009	200	0.9298639881561281	[[ 0. 17. 0.]]	50_200	50	[8.41e+02 1.75e+02 8.10e+05]	3	7	35124	20
134	data/processed/gc_blockvariance_blocknumber_16_07_2019/constructs/seq_20/seq_20_7_50_200_4/seq_20_7_50_200_4_mooda_result.csv	101627461755.11554	200	0.944219525932128	[[ 0. 17. 0.]]	50_200	50	[8.41e+02 1.75e+02 8.10e+05]	4	7	35124	20
135	data/processed/gc_blockvariance_blocknumber_16_07_2019/constructs/seq_20/seq_20_8_50_200_0/seq_20_8_50_200_0_mooda_result.csv	96211050430.73633	200	0.9397078687171465	[[ 0. 17. 0.]]	50_200	50	[8.00e+02 1.75e+02 8.10e+05]	0	8	35093	20
136	data/processed/gc_blockvariance_blocknumber_16_07_2019/constructs/seq_20/seq_20_8_50_200_1/seq_20_8_50_200_1_mooda_result.csv	96898841763.90451	200	0.9464256306054121	[[ 0. 17. 0.]]	50_200	50	[8.00e+02 1.75e+02 8.10e+05]	1	8	35093	20
137	data/processed/gc_blockvariance_blocknumber_16_07_2019/constructs/seq_20/seq_20_8_50_200_2/seq_20_8_50_200_2_mooda_result.csv	96290618043.83972	200	0.9404850176183751	[[ 0. 17. 0.]]	50_200	50	[8.00e+02 1.75e+02 8.10e+05]	2	8	35093	20
138	data/processed/gc_blockvariance_blocknumber_16_07_2019/constructs/seq_20/seq_20_8_50_200_3/seq_20_8_50_200_3_mooda_result.csv	96735339350.14062	200	0.9448286778221268	[[ 0. 17. 0.]]	50_200	50	[8.00e+02 1.75e+02 8.10e+05]	3	8	35093	20
139	data/processed/gc_blockvariance_blocknumber_16_07_2019/constructs/seq_20/seq_20_8_50_200_4/seq_20_8_50_200_4_mooda_result.csv	96835490940.85918	200	0.945806873543319	[[ 0. 17. 0.]]	50_200	50	[8.00e+02 1.75e+02 8.10e+05]	4	8	35093	20
140	data/processed/gc_blockvariance_blocknumber_16_07_2019/constructs/seq_20/seq_20_9_50_200_0/seq_20_9_50_200_0_mooda_result.csv	94814643270.7201	200	0.9511263114409454	[[ 0. 17. 0.]]	50_200	50	[7.94e+02 1.72e+02 8.10e+05]	0	9	34431	20
141	data/processed/gc_blockvariance_blocknumber_16_07_2019/constructs/seq_20/seq_20_9_50_200_1/seq_20_9_50_200_1_mooda_result.csv	94000743296.54654	200	0.9429617320720471	[[ 0. 17. 0.]]	50_200	50	[7.94e+02 1.72e+02 8.10e+05]	1	9	34431	20
142	data/processed/gc_blockvariance_blocknumber_16_07_2019/constructs/seq_20/seq_20_9_50_200_2/seq_20_9_50_200_2_mooda_result.csv	93698197571.92676	200	0.9399267662780166	[[ 0. 17. 0.]]	50_200	50	[7.94e+02 1.72e+02 8.10e+05]	2	9	34431	20
143	data/processed/gc_blockvariance_blocknumber_16_07_2019/constructs/seq_20/seq_20_9_50_200_3/seq_20_9_50_200_3_mooda_result.csv	93929484832.37418	200	0.9422469078861491	[[ 0. 17. 0.]]	50_200	50	[7.94e+02 1.72e+02 8.10e+05]	3	9	34431	20
144	data/processed/gc_blockvariance_blocknumber_16_07_2019/constructs/seq_20/seq_20_9_50_200_4/seq_20_9_50_200_4_mooda_result.csv	93458918648.21399	200	0.9375264568715184	[[ 0. 17. 0.]]	50_200	50	[7.94e+02 1.72e+02 8.10e+05]	4	9	34431	20
145	data/processed/gc_blockvariance_blocknumber_16_07_2019/constructs/seq_20/seq_20_10_50_200_0/seq_20_10_50_200_0_mooda_result.csv	109076352215.56271	200	0.942032712683867	[[ 0. 17. 0.]]	50_200	50	[9.105e+02 1.740e+02 8.100e+05]	0	10	34880	20
146	data/processed/gc_blockvariance_blocknumber_16_07_2019/constructs/seq_20/seq_20_10_50_200_1/seq_20_10_50_200_1_mooda_result.csv	107326885701.21005	200	0.9269235285867655	[[ 0. 17. 0.]]	50_200	50	[9.105e+02 1.740e+02 8.100e+05]	1	10	34880	20
147	data/processed/gc_blockvariance_blocknumber_16_07_2019/constructs/seq_20/seq_20_10_50_200_2/seq_20_10_50_200_2_mooda_result.csv	109020931615.33263	200	0.9415540753136867	[[ 0. 17. 0.]]	50_200	50	[9.105e+02 1.740e+02 8.100e+05]	2	10	34880	20
148	data/processed/gc_blockvariance_blocknumber_16_07_2019/constructs/seq_20/seq_20_10_50_200_3/seq_20_10_50_200_3_mooda_result.csv	108879285734.92963	200	0.9403307574244634	[[ 0. 17. 0.]]	50_200	50	[9.105e+02 1.740e+02 8.100e+05]	3	10	34880	20
149	data/processed/gc_blockvariance_blocknumber_16_07_2019/constructs/seq_20/seq_20_10_50_200_4/seq_20_10_50_200_4_mooda_result.csv	109622330958.3902	200	0.9467480320516899	[[ 0. 17. 0.]]	50_200	50	[9.105e+02 1.740e+02 8.100e+05]	4	10	34880	20
150	data/processed/gc_blockvariance_blocknumber_16_07_2019/constructs/seq_20/seq_20_1_100_200_0/seq_20_1_100_200_0_mooda_result.csv	117374493132.30923	200	0.9226675346052658	[[ 0. 17. 0.]]	100_200	100	[9.94e+02 1.75e+02 8.10e+05]	0	1	35192	20
151	data/processed/gc_blockvariance_blocknumber_16_07_2019/constructs/seq_20/seq_20_1_100_200_1/seq_20_1_100_200_1_mooda_result.csv	119912317246.59067	200	0.9426170811915615	[[ 0. 17. 0.]]	100_200	100	[9.94e+02 1.75e+02 8.10e+05]	1	1	35192	20
152	data/processed/gc_blockvariance_blocknumber_16_07_2019/constructs/seq_20/seq_20_1_100_200_2/seq_20_1_100_200_2_mooda_result.csv	119821557904.0529	200	0.9419036323272728	[[ 0. 17. 0.]]	100_200	100	[9.94e+02 1.75e+02 8.10e+05]	2	1	35192	20
153	data/processed/gc_blockvariance_blocknumber_16_07_2019/constructs/seq_20/seq_20_1_100_200_3/seq_20_1_100_200_3_mooda_result.csv	121145424348.0477	200	0.9523103958022844	[[ 0. 17. 0.]]	100_200	100	[9.94e+02 1.75e+02 8.10e+05]	3	1	35192	20
154	data/processed/gc_blockvariance_blocknumber_16_07_2019/constructs/seq_20/seq_20_1_100_200_4/seq_20_1_100_200_4_mooda_result.csv	120844513603.45068	200	0.9499449706792928	[[ 0. 17. 0.]]	100_200	100	[9.94e+02 1.75e+02 8.10e+05]	4	1	35192	20
155	data/processed/gc_blockvariance_blocknumber_16_07_2019/constructs/seq_20/seq_20_2_100_200_0/seq_20_2_100_200_0_mooda_result.csv	113353843453.56146	200	0.9546038595979149	[[ 0. 17. 0.]]	100_200	100	[9.22e+02 1.76e+02 8.10e+05]	0	2	35264	20
156	data/processed/gc_blockvariance_blocknumber_16_07_2019/constructs/seq_20/seq_20_2_100_200_1/seq_20_2_100_200_1_mooda_result.csv	111185157199.3882	200	0.9363403741666612	[[ 0. 17. 0.]]	100_200	100	[9.22e+02 1.76e+02 8.10e+05]	1	2	35264	20
157	data/processed/gc_blockvariance_blocknumber_16_07_2019/constructs/seq_20/seq_20_2_100_200_2/seq_20_2_100_200_2_mooda_result.csv	112196643364.21994	200	0.9448585555309644	[[ 0. 17. 0.]]	100_200	100	[9.22e+02 1.76e+02 8.10e+05]	2	2	35264	20
158	data/processed/gc_blockvariance_blocknumber_16_07_2019/constructs/seq_20/seq_20_2_100_200_3/seq_20_2_100_200_3_mooda_result.csv	113105506610.9956	200	0.9525125030001049	[[ 0. 17. 0.]]	100_200	100	[9.22e+02 1.76e+02 8.10e+05]	3	2	35264	20
159	data/processed/gc_blockvariance_blocknumber_16_07_2019/constructs/seq_20/seq_20_2_100_200_4/seq_20_2_100_200_4_mooda_result.csv	111043760103.0191	200	0.935149605421487	[[ 0. 17. 0.]]	100_200	100	[9.22e+02 1.76e+02 8.10e+05]	4	2	35264	20
160	data/processed/gc_blockvariance_blocknumber_16_07_2019/constructs/seq_20/seq_20_3_100_200_0/seq_20_3_100_200_0_mooda_result.csv	82424080044.75461	200	0.9312369455308105	[[ 0. 17. 0.]]	100_200	100	[6.96e+02 1.74e+02 8.10e+05]	0	3	34897	20
161	data/processed/gc_blockvariance_blocknumber_16_07_2019/constructs/seq_20/seq_20_3_100_200_1/seq_20_3_100_200_1_mooda_result.csv	84302229366.99893	200	0.9524564973553246	[[ 0. 17. 0.]]	100_200	100	[6.96e+02 1.74e+02 8.10e+05]	1	3	34897	20
162	data/processed/gc_blockvariance_blocknumber_16_07_2019/constructs/seq_20/seq_20_3_100_200_2/seq_20_3_100_200_2_mooda_result.csv	82976130633.52344	200	0.9374740779778384	[[ 0. 17. 0.]]	100_200	100	[6.96e+02 1.74e+02 8.10e+05]	2	3	34897	20
163	data/processed/gc_blockvariance_blocknumber_16_07_2019/constructs/seq_20/seq_20_3_100_200_3/seq_20_3_100_200_3_mooda_result.csv	83493403624.52258	200	0.9433182890370589	[[ 0. 17. 0.]]	100_200	100	[6.96e+02 1.74e+02 8.10e+05]	3	3	34897	20
164	data/processed/gc_blockvariance_blocknumber_16_07_2019/constructs/seq_20/seq_20_3_100_200_4/seq_20_3_100_200_4_mooda_result.csv	84360017380.68188	200	0.95310939312706	[[ 0. 17. 0.]]	100_200	100	[6.96e+02 1.74e+02 8.10e+05]	4	3	34897	20
165	data/processed/gc_blockvariance_blocknumber_16_07_2019/constructs/seq_20/seq_20_4_100_200_0/seq_20_4_100_200_0_mooda_result.csv	123344395263.35373	200	0.9513657637178559	[[ 0. 17. 0.]]	100_200	100	[1.0195e+03 1.7400e+02 8.1000e+05]	0	4	34980	20
166	data/processed/gc_blockvariance_blocknumber_16_07_2019/constructs/seq_20/seq_20_4_100_200_1/seq_20_4_100_200_1_mooda_result.csv	124033725966.56552	200	0.9566826297944623	[[ 0. 17. 0.]]	100_200	100	[1.0195e+03 1.7400e+02 8.1000e+05]	1	4	34980	20
167	data/processed/gc_blockvariance_blocknumber_16_07_2019/constructs/seq_20/seq_20_4_100_200_2/seq_20_4_100_200_2_mooda_result.csv	122010029151.91771	200	0.9410736849251787	[[ 0. 17. 0.]]	100_200	100	[1.0195e+03 1.7400e+02 8.1000e+05]	2	4	34980	20
168	data/processed/gc_blockvariance_blocknumber_16_07_2019/constructs/seq_20/seq_20_4_100_200_3/seq_20_4_100_200_3_mooda_result.csv	121037909273.80228	200	0.9335756419999695	[[ 0. 17. 0.]]	100_200	100	[1.0195e+03 1.7400e+02 8.1000e+05]	3	4	34980	20
169	data/processed/gc_blockvariance_blocknumber_16_07_2019/constructs/seq_20/seq_20_4_100_200_4/seq_20_4_100_200_4_mooda_result.csv	122114658388.58632	200	0.9418806990861215	[[ 0. 17. 0.]]	100_200	100	[1.0195e+03 1.7400e+02 8.1000e+05]	4	4	34980	20
170	data/processed/gc_blockvariance_blocknumber_16_07_2019/constructs/seq_20/seq_20_5_100_200_0/seq_20_5_100_200_0_mooda_result.csv	84912846820.14435	200	0.945809387538439	[[ 0. 17. 0.]]	100_200	100	[7.015e+02 1.750e+02 8.100e+05]	0	5	35168	20
171	data/processed/gc_blockvariance_blocknumber_16_07_2019/constructs/seq_20/seq_20_5_100_200_1/seq_20_5_100_200_1_mooda_result.csv	85150015334.5487	200	0.9484511103843037	[[ 0. 17. 0.]]	100_200	100	[7.015e+02 1.750e+02 8.100e+05]	1	5	35168	20
172	data/processed/gc_blockvariance_blocknumber_16_07_2019/constructs/seq_20/seq_20_5_100_200_2/seq_20_5_100_200_2_mooda_result.csv	85336477546.71149	200	0.9505280365184409	[[ 0. 17. 0.]]	100_200	100	[7.015e+02 1.750e+02 8.100e+05]	2	5	35168	20
173	data/processed/gc_blockvariance_blocknumber_16_07_2019/constructs/seq_20/seq_20_5_100_200_3/seq_20_5_100_200_3_mooda_result.csv	84180092488.73375	200	0.9376475374608465	[[ 0. 17. 0.]]	100_200	100	[7.015e+02 1.750e+02 8.100e+05]	3	5	35168	20
174	data/processed/gc_blockvariance_blocknumber_16_07_2019/constructs/seq_20/seq_20_5_100_200_4/seq_20_5_100_200_4_mooda_result.csv	85518359761.49493	200	0.9525539479395105	[[ 0. 17. 0.]]	100_200	100	[7.015e+02 1.750e+02 8.100e+05]	4	5	35168	20
175	data/processed/gc_blockvariance_blocknumber_16_07_2019/constructs/seq_20/seq_20_6_100_200_0/seq_20_6_100_200_0_mooda_result.csv	121091096326.45448	200	0.9411624243737058	[[ 0. 17. 0.]]	100_200	100	[9.99e+02 1.76e+02 8.10e+05]	0	6	35255	20
176	data/processed/gc_blockvariance_blocknumber_16_07_2019/constructs/seq_20/seq_20_6_100_200_1/seq_20_6_100_200_1_mooda_result.csv	121983296302.7815	200	0.9480969151679942	[[ 0. 17. 0.]]	100_200	100	[9.99e+02 1.76e+02 8.10e+05]	1	6	35255	20
177	data/processed/gc_blockvariance_blocknumber_16_07_2019/constructs/seq_20/seq_20_6_100_200_2/seq_20_6_100_200_2_mooda_result.csv	122005228266.99127	200	0.9482673780775983	[[ 0. 17. 0.]]	100_200	100	[9.99e+02 1.76e+02 8.10e+05]	2	6	35255	20
178	data/processed/gc_blockvariance_blocknumber_16_07_2019/constructs/seq_20/seq_20_6_100_200_3/seq_20_6_100_200_3_mooda_result.csv	120810339769.9495	200	0.938980286054744	[[ 0. 17. 0.]]	100_200	100	[9.99e+02 1.76e+02 8.10e+05]	3	6	35255	20
179	data/processed/gc_blockvariance_blocknumber_16_07_2019/constructs/seq_20/seq_20_6_100_200_4/seq_20_6_100_200_4_mooda_result.csv	123106649046.07321	200	0.9568280062504714	[[ 0. 17. 0.]]	100_200	100	[9.99e+02 1.76e+02 8.10e+05]	4	6	35255	20
180	data/processed/gc_blockvariance_blocknumber_16_07_2019/constructs/seq_20/seq_20_7_100_200_0/seq_20_7_100_200_0_mooda_result.csv	100693276050.71017	200	0.9355400177784	[[ 0. 17. 0.]]	100_200	100	[8.41e+02 1.75e+02 8.10e+05]	0	7	35124	20
181	data/processed/gc_blockvariance_blocknumber_16_07_2019/constructs/seq_20/seq_20_7_100_200_1/seq_20_7_100_200_1_mooda_result.csv	101763972909.51752	200	0.9454878494272526	[[ 0. 17. 0.]]	100_200	100	[8.41e+02 1.75e+02 8.10e+05]	1	7	35124	20
182	data/processed/gc_blockvariance_blocknumber_16_07_2019/constructs/seq_20/seq_20_7_100_200_2/seq_20_7_100_200_2_mooda_result.csv	101372366147.177	200	0.9418494357041983	[[ 0. 17. 0.]]	100_200	100	[8.41e+02 1.75e+02 8.10e+05]	2	7	35124	20
183	data/processed/gc_blockvariance_blocknumber_16_07_2019/constructs/seq_20/seq_20_7_100_200_3/seq_20_7_100_200_3_mooda_result.csv	103096205115.23944	200	0.9578656028414763	[[ 0. 17. 0.]]	100_200	100	[8.41e+02 1.75e+02 8.10e+05]	3	7	35124	20
184	data/processed/gc_blockvariance_blocknumber_16_07_2019/constructs/seq_20/seq_20_7_100_200_4/seq_20_7_100_200_4_mooda_result.csv	100802970008.81113	200	0.936559183024948	[[ 0. 17. 0.]]	100_200	100	[8.41e+02 1.75e+02 8.10e+05]	4	7	35124	20
185	data/processed/gc_blockvariance_blocknumber_16_07_2019/constructs/seq_20/seq_20_8_100_200_0/seq_20_8_100_200_0_mooda_result.csv	96178087029.82327	200	0.9393859101990865	[[ 0. 17. 0.]]	100_200	100	[8.00e+02 1.75e+02 8.10e+05]	0	8	35093	20
186	data/processed/gc_blockvariance_blocknumber_16_07_2019/constructs/seq_20/seq_20_8_100_200_1/seq_20_8_100_200_1_mooda_result.csv	96829132124.50856	200	0.945744766023095	[[ 0. 17. 0.]]	100_200	100	[8.00e+02 1.75e+02 8.10e+05]	1	8	35093	20
187	data/processed/gc_blockvariance_blocknumber_16_07_2019/constructs/seq_20/seq_20_8_100_200_2/seq_20_8_100_200_2_mooda_result.csv	97464876371.92549	200	0.9519541761596099	[[ 0. 17. 0.]]	100_200	100	[8.00e+02 1.75e+02 8.10e+05]	2	8	35093	20
188	data/processed/gc_blockvariance_blocknumber_16_07_2019/constructs/seq_20/seq_20_8_100_200_3/seq_20_8_100_200_3_mooda_result.csv	96622396085.68872	200	0.9437255438905368	[[ 0. 17. 0.]]	100_200	100	[8.00e+02 1.75e+02 8.10e+05]	3	8	35093	20
189	data/processed/gc_blockvariance_blocknumber_16_07_2019/constructs/seq_20/seq_20_8_100_200_4/seq_20_8_100_200_4_mooda_result.csv	96174853740.15598	200	0.9393543301702998	[[ 0. 17. 0.]]	100_200	100	[8.00e+02 1.75e+02 8.10e+05]	4	8	35093	20
190	data/processed/gc_blockvariance_blocknumber_16_07_2019/constructs/seq_20/seq_20_9_100_200_0/seq_20_9_100_200_0_mooda_result.csv	94830689128.05586	200	0.9512872743109749	[[ 0. 17. 0.]]	100_200	100	[7.94e+02 1.72e+02 8.10e+05]	0	9	34431	20
191	data/processed/gc_blockvariance_blocknumber_16_07_2019/constructs/seq_20/seq_20_9_100_200_1/seq_20_9_100_200_1_mooda_result.csv	93846946837.98999	200	0.941418933899808	[[ 0. 17. 0.]]	100_200	100	[7.94e+02 1.72e+02 8.10e+05]	1	9	34431	20
192	data/processed/gc_blockvariance_blocknumber_16_07_2019/constructs/seq_20/seq_20_9_100_200_2/seq_20_9_100_200_2_mooda_result.csv	93794237808.76529	200	0.9408901870436607	[[ 0. 17. 0.]]	100_200	100	[7.94e+02 1.72e+02 8.10e+05]	2	9	34431	20
193	data/processed/gc_blockvariance_blocknumber_16_07_2019/constructs/seq_20/seq_20_9_100_200_3/seq_20_9_100_200_3_mooda_result.csv	95009733520.66235	200	0.9530833453275347	[[ 0. 17. 0.]]	100_200	100	[7.94e+02 1.72e+02 8.10e+05]	3	9	34431	20
194	data/processed/gc_blockvariance_blocknumber_16_07_2019/constructs/seq_20/seq_20_9_100_200_4/seq_20_9_100_200_4_mooda_result.csv	94025008108.20363	200	0.9432051427944111	[[ 0. 17. 0.]]	100_200	100	[7.94e+02 1.72e+02 8.10e+05]	4	9	34431	20
195	data/processed/gc_blockvariance_blocknumber_16_07_2019/constructs/seq_20/seq_20_10_100_200_0/seq_20_10_100_200_0_mooda_result.csv	109603893104.75333	200	0.9465887944082886	[[ 0. 17. 0.]]	100_200	100	[9.105e+02 1.740e+02 8.100e+05]	0	10	34880	20
196	data/processed/gc_blockvariance_blocknumber_16_07_2019/constructs/seq_20/seq_20_10_100_200_1/seq_20_10_100_200_1_mooda_result.csv	110205125451.53477	200	0.951781308890919	[[ 0. 17. 0.]]	100_200	100	[9.105e+02 1.740e+02 8.100e+05]	1	10	34880	20
197	data/processed/gc_blockvariance_blocknumber_16_07_2019/constructs/seq_20/seq_20_10_100_200_2/seq_20_10_100_200_2_mooda_result.csv	108619057828.76382	200	0.9380833115264107	[[ 0. 17. 0.]]	100_200	100	[9.105e+02 1.740e+02 8.100e+05]	2	10	34880	20
198	data/processed/gc_blockvariance_blocknumber_16_07_2019/constructs/seq_20/seq_20_10_100_200_3/seq_20_10_100_200_3_mooda_result.csv	108746345047.67136	200	0.939182621520574	[[ 0. 17. 0.]]	100_200	100	[9.105e+02 1.740e+02 8.100e+05]	3	10	34880	20
199	data/processed/gc_blockvariance_blocknumber_16_07_2019/constructs/seq_20/seq_20_10_100_200_4/seq_20_10_100_200_4_mooda_result.csv	110055776599.4654	200	0.9504914646543507	[[ 0. 17. 0.]]	100_200	100	[9.105e+02 1.740e+02 8.100e+05]	4	10	34880	20
