## Supplementary Tables for "Design and assembly of DNA molecules using multi-objective optimisation": standard_gc_blockvariance_seq_5_hypervolume.csv

	filename	hypervolume	iterations	normalised_hypervolume	null_point	parameter_setting	population_size	reference_points	run	sequence_id	sequence_length	transcription_units
0	data/processed/gc_blockvariance_16_07_2019/constructs/seq_5/seq_5_1_50_100_0/seq_5_1_50_100_0_mooda_result.csv	148634219.94290644	100	0.986553962185759	[[0. 0.]]	50_100	50	[1.86e+02 8.10e+05]	0	1	8812	5
1	data/processed/gc_blockvariance_16_07_2019/constructs/seq_5/seq_5_1_50_100_1/seq_5_1_50_100_1_mooda_result.csv	148382082.1191002	100	0.9848804070031874	[[0. 0.]]	50_100	50	[1.86e+02 8.10e+05]	1	1	8812	5
2	data/processed/gc_blockvariance_16_07_2019/constructs/seq_5/seq_5_1_50_100_2/seq_5_1_50_100_2_mooda_result.csv	148421212.6140678	100	0.9851401341701035	[[0. 0.]]	50_100	50	[1.86e+02 8.10e+05]	2	1	8812	5
3	data/processed/gc_blockvariance_16_07_2019/constructs/seq_5/seq_5_1_50_100_3/seq_5_1_50_100_3_mooda_result.csv	148403465.09690368	100	0.9850223357022679	[[0. 0.]]	50_100	50	[1.86e+02 8.10e+05]	3	1	8812	5
4	data/processed/gc_blockvariance_16_07_2019/constructs/seq_5/seq_5_1_50_100_4/seq_5_1_50_100_4_mooda_result.csv	148443778.05010492	100	0.9852899113905809	[[0. 0.]]	50_100	50	[1.86e+02 8.10e+05]	4	1	8812	5
5	data/processed/gc_blockvariance_16_07_2019/constructs/seq_5/seq_5_2_50_100_0/seq_5_2_50_100_0_mooda_result.csv	163242027.88110292	100	0.9854932408530467	[[0. 0.]]	50_100	50	[2.045e+02 8.100e+05]	0	2	8791	5
6	data/processed/gc_blockvariance_16_07_2019/constructs/seq_5/seq_5_2_50_100_1/seq_5_2_50_100_1_mooda_result.csv	163369365.91343784	100	0.9862619814267731	[[0. 0.]]	50_100	50	[2.045e+02 8.100e+05]	1	2	8791	5
7	data/processed/gc_blockvariance_16_07_2019/constructs/seq_5/seq_5_2_50_100_2/seq_5_2_50_100_2_mooda_result.csv	163454877.3004314	100	0.9867782142559776	[[0. 0.]]	50_100	50	[2.045e+02 8.100e+05]	2	2	8791	5
8	data/processed/gc_blockvariance_16_07_2019/constructs/seq_5/seq_5_2_50_100_3/seq_5_2_50_100_3_mooda_result.csv	163459796.9053065	100	0.9868079139443175	[[0. 0.]]	50_100	50	[2.045e+02 8.100e+05]	3	2	8791	5
9	data/processed/gc_blockvariance_16_07_2019/constructs/seq_5/seq_5_2_50_100_4/seq_5_2_50_100_4_mooda_result.csv	163374831.65281528	100	0.9862949781328461	[[0. 0.]]	50_100	50	[2.045e+02 8.100e+05]	4	2	8791	5
10	data/processed/gc_blockvariance_16_07_2019/constructs/seq_5/seq_5_3_50_100_0/seq_5_3_50_100_0_mooda_result.csv	204615214.76048124	100	0.9848396734795621	[[0. 0.]]	50_100	50	[2.565e+02 8.100e+05]	0	3	8724	5
11	data/processed/gc_blockvariance_16_07_2019/constructs/seq_5/seq_5_3_50_100_1/seq_5_3_50_100_1_mooda_result.csv	204580499.74597374	100	0.9846725855941748	[[0. 0.]]	50_100	50	[2.565e+02 8.100e+05]	1	3	8724	5
12	data/processed/gc_blockvariance_16_07_2019/constructs/seq_5/seq_5_3_50_100_2/seq_5_3_50_100_2_mooda_result.csv	204789913.50458425	100	0.9856805212840674	[[0. 0.]]	50_100	50	[2.565e+02 8.100e+05]	2	3	8724	5
13	data/processed/gc_blockvariance_16_07_2019/constructs/seq_5/seq_5_3_50_100_3/seq_5_3_50_100_3_mooda_result.csv	204808487.78110623	100	0.9857699216956958	[[0. 0.]]	50_100	50	[2.565e+02 8.100e+05]	3	3	8724	5
14	data/processed/gc_blockvariance_16_07_2019/constructs/seq_5/seq_5_3_50_100_4/seq_5_3_50_100_4_mooda_result.csv	204717114.9710095	100	0.9853301324622025	[[0. 0.]]	50_100	50	[2.565e+02 8.100e+05]	4	3	8724	5
15	data/processed/gc_blockvariance_16_07_2019/constructs/seq_5/seq_5_4_50_100_0/seq_5_4_50_100_0_mooda_result.csv	135025310.54603854	100	0.9863781908542518	[[0. 0.]]	50_100	50	[1.69e+02 8.10e+05]	0	4	8811	5
16	data/processed/gc_blockvariance_16_07_2019/constructs/seq_5/seq_5_4_50_100_1/seq_5_4_50_100_1_mooda_result.csv	135209933.9706089	100	0.9877268899891073	[[0. 0.]]	50_100	50	[1.69e+02 8.10e+05]	1	4	8811	5
17	data/processed/gc_blockvariance_16_07_2019/constructs/seq_5/seq_5_4_50_100_2/seq_5_4_50_100_2_mooda_result.csv	135059748.8467604	100	0.9866297673077682	[[0. 0.]]	50_100	50	[1.69e+02 8.10e+05]	2	4	8811	5
18	data/processed/gc_blockvariance_16_07_2019/constructs/seq_5/seq_5_4_50_100_3/seq_5_4_50_100_3_mooda_result.csv	135097804.26641145	100	0.9869077673052192	[[0. 0.]]	50_100	50	[1.69e+02 8.10e+05]	3	4	8811	5
19	data/processed/gc_blockvariance_16_07_2019/constructs/seq_5/seq_5_4_50_100_4/seq_5_4_50_100_4_mooda_result.csv	135206436.58950633	100	0.987701341146222	[[0. 0.]]	50_100	50	[1.69e+02 8.10e+05]	4	4	8811	5
20	data/processed/gc_blockvariance_16_07_2019/constructs/seq_5/seq_5_5_50_100_0/seq_5_5_50_100_0_mooda_result.csv	227929874.22896534	100	0.9856213886357715	[[0. 0.]]	50_100	50	[2.855e+02 8.100e+05]	0	5	8739	5
21	data/processed/gc_blockvariance_16_07_2019/constructs/seq_5/seq_5_5_50_100_1/seq_5_5_50_100_1_mooda_result.csv	227607716.67469472	100	0.9842283050083013	[[0. 0.]]	50_100	50	[2.855e+02 8.100e+05]	1	5	8739	5
22	data/processed/gc_blockvariance_16_07_2019/constructs/seq_5/seq_5_5_50_100_2/seq_5_5_50_100_2_mooda_result.csv	227553600.23970932	100	0.9839942930518663	[[0. 0.]]	50_100	50	[2.855e+02 8.100e+05]	2	5	8739	5
23	data/processed/gc_blockvariance_16_07_2019/constructs/seq_5/seq_5_5_50_100_3/seq_5_5_50_100_3_mooda_result.csv	227607685.0476874	100	0.9842281682458214	[[0. 0.]]	50_100	50	[2.855e+02 8.100e+05]	3	5	8739	5
24	data/processed/gc_blockvariance_16_07_2019/constructs/seq_5/seq_5_5_50_100_4/seq_5_5_50_100_4_mooda_result.csv	227080579.19058385	100	0.9819488408492091	[[0. 0.]]	50_100	50	[2.855e+02 8.100e+05]	4	5	8739	5
25	data/processed/gc_blockvariance_16_07_2019/constructs/seq_5/seq_5_6_50_100_0/seq_5_6_50_100_0_mooda_result.csv	178506608.5063063	100	0.9838327188398716	[[0. 0.]]	50_100	50	[2.24e+02 8.10e+05]	0	6	8890	5
26	data/processed/gc_blockvariance_16_07_2019/constructs/seq_5/seq_5_6_50_100_1/seq_5_6_50_100_1_mooda_result.csv	178672546.81863847	100	0.984747281848757	[[0. 0.]]	50_100	50	[2.24e+02 8.10e+05]	1	6	8890	5
27	data/processed/gc_blockvariance_16_07_2019/constructs/seq_5/seq_5_6_50_100_2/seq_5_6_50_100_2_mooda_result.csv	178556567.2257263	100	0.9841080645156873	[[0. 0.]]	50_100	50	[2.24e+02 8.10e+05]	2	6	8890	5
28	data/processed/gc_blockvariance_16_07_2019/constructs/seq_5/seq_5_6_50_100_3/seq_5_6_50_100_3_mooda_result.csv	178510235.6969925	100	0.9838527099701967	[[0. 0.]]	50_100	50	[2.24e+02 8.10e+05]	3	6	8890	5
29	data/processed/gc_blockvariance_16_07_2019/constructs/seq_5/seq_5_6_50_100_4/seq_5_6_50_100_4_mooda_result.csv	178633598.63618323	100	0.9845326203493344	[[0. 0.]]	50_100	50	[2.24e+02 8.10e+05]	4	6	8890	5
30	data/processed/gc_blockvariance_16_07_2019/constructs/seq_5/seq_5_7_50_100_0/seq_5_7_50_100_0_mooda_result.csv	266882892.05104262	100	0.9850076290429519	[[0. 0.]]	50_100	50	[3.345e+02 8.100e+05]	0	7	8636	5
31	data/processed/gc_blockvariance_16_07_2019/constructs/seq_5/seq_5_7_50_100_1/seq_5_7_50_100_1_mooda_result.csv	266662583.8878144	100	0.9841945187688069	[[0. 0.]]	50_100	50	[3.345e+02 8.100e+05]	1	7	8636	5
32	data/processed/gc_blockvariance_16_07_2019/constructs/seq_5/seq_5_7_50_100_2/seq_5_7_50_100_2_mooda_result.csv	266830432.8141315	100	0.9848140132282622	[[0. 0.]]	50_100	50	[3.345e+02 8.100e+05]	2	7	8636	5
33	data/processed/gc_blockvariance_16_07_2019/constructs/seq_5/seq_5_7_50_100_3/seq_5_7_50_100_3_mooda_result.csv	266688340.4313877	100	0.9842895806580217	[[0. 0.]]	50_100	50	[3.345e+02 8.100e+05]	3	7	8636	5
34	data/processed/gc_blockvariance_16_07_2019/constructs/seq_5/seq_5_7_50_100_4/seq_5_7_50_100_4_mooda_result.csv	266930786.94208083	100	0.98518439883401	[[0. 0.]]	50_100	50	[3.345e+02 8.100e+05]	4	7	8636	5
35	data/processed/gc_blockvariance_16_07_2019/constructs/seq_5/seq_5_8_50_100_0/seq_5_8_50_100_0_mooda_result.csv	186858200.78957134	100	0.9837489841247274	[[0. 0.]]	50_100	50	[2.345e+02 8.100e+05]	0	8	8542	5
36	data/processed/gc_blockvariance_16_07_2019/constructs/seq_5/seq_5_8_50_100_1/seq_5_8_50_100_1_mooda_result.csv	187064933.994178	100	0.9848373686813446	[[0. 0.]]	50_100	50	[2.345e+02 8.100e+05]	1	8	8542	5
37	data/processed/gc_blockvariance_16_07_2019/constructs/seq_5/seq_5_8_50_100_2/seq_5_8_50_100_2_mooda_result.csv	186673349.67682195	100	0.9827758018206425	[[0. 0.]]	50_100	50	[2.345e+02 8.100e+05]	2	8	8542	5
38	data/processed/gc_blockvariance_16_07_2019/constructs/seq_5/seq_5_8_50_100_3/seq_5_8_50_100_3_mooda_result.csv	187127597.60303122	100	0.9851672726475096	[[0. 0.]]	50_100	50	[2.345e+02 8.100e+05]	3	8	8542	5
39	data/processed/gc_blockvariance_16_07_2019/constructs/seq_5/seq_5_8_50_100_4/seq_5_8_50_100_4_mooda_result.csv	185687718.04329926	100	0.9775867648177065	[[0. 0.]]	50_100	50	[2.345e+02 8.100e+05]	4	8	8542	5
40	data/processed/gc_blockvariance_16_07_2019/constructs/seq_5/seq_5_9_50_100_0/seq_5_9_50_100_0_mooda_result.csv	191827128.57434922	100	0.9867650646828664	[[0. 0.]]	50_100	50	[2.4e+02 8.1e+05]	0	9	8825	5
41	data/processed/gc_blockvariance_16_07_2019/constructs/seq_5/seq_5_9_50_100_1/seq_5_9_50_100_1_mooda_result.csv	191887352.8397591	100	0.9870748602868267	[[0. 0.]]	50_100	50	[2.4e+02 8.1e+05]	1	9	8825	5
42	data/processed/gc_blockvariance_16_07_2019/constructs/seq_5/seq_5_9_50_100_2/seq_5_9_50_100_2_mooda_result.csv	191747936.9762965	100	0.9863577004953524	[[0. 0.]]	50_100	50	[2.4e+02 8.1e+05]	2	9	8825	5
43	data/processed/gc_blockvariance_16_07_2019/constructs/seq_5/seq_5_9_50_100_3/seq_5_9_50_100_3_mooda_result.csv	191909377.40750763	100	0.9871881553884138	[[0. 0.]]	50_100	50	[2.4e+02 8.1e+05]	3	9	8825	5
44	data/processed/gc_blockvariance_16_07_2019/constructs/seq_5/seq_5_9_50_100_4/seq_5_9_50_100_4_mooda_result.csv	191703828.2226562	100	0.9861308036144866	[[0. 0.]]	50_100	50	[2.4e+02 8.1e+05]	4	9	8825	5
45	data/processed/gc_blockvariance_16_07_2019/constructs/seq_5/seq_5_10_50_100_0/seq_5_10_50_100_0_mooda_result.csv	187215847.9517762	100	0.9835347935475504	[[0. 0.]]	50_100	50	[2.35e+02 8.10e+05]	0	10	8481	5
46	data/processed/gc_blockvariance_16_07_2019/constructs/seq_5/seq_5_10_50_100_1/seq_5_10_50_100_1_mooda_result.csv	187357773.38947153	100	0.9842803960571134	[[0. 0.]]	50_100	50	[2.35e+02 8.10e+05]	1	10	8481	5
47	data/processed/gc_blockvariance_16_07_2019/constructs/seq_5/seq_5_10_50_100_2/seq_5_10_50_100_2_mooda_result.csv	187331773.9690417	100	0.9841438086106735	[[0. 0.]]	50_100	50	[2.35e+02 8.10e+05]	2	10	8481	5
48	data/processed/gc_blockvariance_16_07_2019/constructs/seq_5/seq_5_10_50_100_3/seq_5_10_50_100_3_mooda_result.csv	187554819.81247833	100	0.9853155755843359	[[0. 0.]]	50_100	50	[2.35e+02 8.10e+05]	3	10	8481	5
49	data/processed/gc_blockvariance_16_07_2019/constructs/seq_5/seq_5_10_50_100_4/seq_5_10_50_100_4_mooda_result.csv	187326225.0038543	100	0.9841146572306504	[[0. 0.]]	50_100	50	[2.35e+02 8.10e+05]	4	10	8481	5
50	data/processed/gc_blockvariance_16_07_2019/constructs/seq_5/seq_5_1_100_100_0/seq_5_1_100_100_0_mooda_result.csv	148358632.35051408	100	0.9847247600591669	[[0. 0.]]	100_100	100	[1.86e+02 8.10e+05]	0	1	8812	5
51	data/processed/gc_blockvariance_16_07_2019/constructs/seq_5/seq_5_1_100_100_1/seq_5_1_100_100_1_mooda_result.csv	148648254.4243704	100	0.9866471155208444	[[0. 0.]]	100_100	100	[1.86e+02 8.10e+05]	1	1	8812	5
52	data/processed/gc_blockvariance_16_07_2019/constructs/seq_5/seq_5_1_100_100_2/seq_5_1_100_100_2_mooda_result.csv	148449864.27126437	100	0.9853303084512437	[[0. 0.]]	100_100	100	[1.86e+02 8.10e+05]	2	1	8812	5
53	data/processed/gc_blockvariance_16_07_2019/constructs/seq_5/seq_5_1_100_100_3/seq_5_1_100_100_3_mooda_result.csv	148580058.95143723	100	0.9861944706719583	[[0. 0.]]	100_100	100	[1.86e+02 8.10e+05]	3	1	8812	5
54	data/processed/gc_blockvariance_16_07_2019/constructs/seq_5/seq_5_1_100_100_4/seq_5_1_100_100_4_mooda_result.csv	148670764.57447788	100	0.9867965257830736	[[0. 0.]]	100_100	100	[1.86e+02 8.10e+05]	4	1	8812	5
55	data/processed/gc_blockvariance_16_07_2019/constructs/seq_5/seq_5_2_100_100_0/seq_5_2_100_100_0_mooda_result.csv	163403102.11581877	100	0.9864656471117074	[[0. 0.]]	100_100	100	[2.045e+02 8.100e+05]	0	2	8791	5
56	data/processed/gc_blockvariance_16_07_2019/constructs/seq_5/seq_5_2_100_100_1/seq_5_2_100_100_1_mooda_result.csv	163545164.0207657	100	0.9873232758052806	[[0. 0.]]	100_100	100	[2.045e+02 8.100e+05]	1	2	8791	5
57	data/processed/gc_blockvariance_16_07_2019/constructs/seq_5/seq_5_2_100_100_2/seq_5_2_100_100_2_mooda_result.csv	163423679.8213076	100	0.9865898748607419	[[0. 0.]]	100_100	100	[2.045e+02 8.100e+05]	2	2	8791	5
58	data/processed/gc_blockvariance_16_07_2019/constructs/seq_5/seq_5_2_100_100_3/seq_5_2_100_100_3_mooda_result.csv	163557688.12404248	100	0.9873988839025777	[[0. 0.]]	100_100	100	[2.045e+02 8.100e+05]	3	2	8791	5
59	data/processed/gc_blockvariance_16_07_2019/constructs/seq_5/seq_5_2_100_100_4/seq_5_2_100_100_4_mooda_result.csv	163442903.54952297	100	0.9867059286396992	[[0. 0.]]	100_100	100	[2.045e+02 8.100e+05]	4	2	8791	5
60	data/processed/gc_blockvariance_16_07_2019/constructs/seq_5/seq_5_3_100_100_0/seq_5_3_100_100_0_mooda_result.csv	204915969.05167666	100	0.9862872430470804	[[0. 0.]]	100_100	100	[2.565e+02 8.100e+05]	0	3	8724	5
61	data/processed/gc_blockvariance_16_07_2019/constructs/seq_5/seq_5_3_100_100_1/seq_5_3_100_100_1_mooda_result.csv	204545704.06357706	100	0.9845051094437324	[[0. 0.]]	100_100	100	[2.565e+02 8.100e+05]	1	3	8724	5
62	data/processed/gc_blockvariance_16_07_2019/constructs/seq_5/seq_5_3_100_100_2/seq_5_3_100_100_2_mooda_result.csv	204816479.82726076	100	0.9858083884545557	[[0. 0.]]	100_100	100	[2.565e+02 8.100e+05]	2	3	8724	5
63	data/processed/gc_blockvariance_16_07_2019/constructs/seq_5/seq_5_3_100_100_3/seq_5_3_100_100_3_mooda_result.csv	204947554.6579467	100	0.9864392686831117	[[0. 0.]]	100_100	100	[2.565e+02 8.100e+05]	3	3	8724	5
64	data/processed/gc_blockvariance_16_07_2019/constructs/seq_5/seq_5_3_100_100_4/seq_5_3_100_100_4_mooda_result.csv	204761029.19385728	100	0.9855414973352455	[[0. 0.]]	100_100	100	[2.565e+02 8.100e+05]	4	3	8724	5
65	data/processed/gc_blockvariance_16_07_2019/constructs/seq_5/seq_5_4_100_100_0/seq_5_4_100_100_0_mooda_result.csv	135177820.90564057	100	0.9874922996978638	[[0. 0.]]	100_100	100	[1.69e+02 8.10e+05]	0	4	8811	5
66	data/processed/gc_blockvariance_16_07_2019/constructs/seq_5/seq_5_4_100_100_1/seq_5_4_100_100_1_mooda_result.csv	135281411.97034466	100	0.9882490464631797	[[0. 0.]]	100_100	100	[1.69e+02 8.10e+05]	1	4	8811	5
67	data/processed/gc_blockvariance_16_07_2019/constructs/seq_5/seq_5_4_100_100_2/seq_5_4_100_100_2_mooda_result.csv	135338777.0727293	100	0.9886681063096595	[[0. 0.]]	100_100	100	[1.69e+02 8.10e+05]	2	4	8811	5
68	data/processed/gc_blockvariance_16_07_2019/constructs/seq_5/seq_5_4_100_100_3/seq_5_4_100_100_3_mooda_result.csv	135208208.6740728	100	0.9877142864641157	[[0. 0.]]	100_100	100	[1.69e+02 8.10e+05]	3	4	8811	5
69	data/processed/gc_blockvariance_16_07_2019/constructs/seq_5/seq_5_4_100_100_4/seq_5_4_100_100_4_mooda_result.csv	135290486.65218592	100	0.9883153382437425	[[0. 0.]]	100_100	100	[1.69e+02 8.10e+05]	4	4	8811	5
70	data/processed/gc_blockvariance_16_07_2019/constructs/seq_5/seq_5_5_100_100_0/seq_5_5_100_100_0_mooda_result.csv	227585326.78233773	100	0.9841314859455481	[[0. 0.]]	100_100	100	[2.855e+02 8.100e+05]	0	5	8739	5
71	data/processed/gc_blockvariance_16_07_2019/constructs/seq_5/seq_5_5_100_100_1/seq_5_5_100_100_1_mooda_result.csv	227782932.27085748	100	0.9849859776906769	[[0. 0.]]	100_100	100	[2.855e+02 8.100e+05]	1	5	8739	5
72	data/processed/gc_blockvariance_16_07_2019/constructs/seq_5/seq_5_5_100_100_2/seq_5_5_100_100_2_mooda_result.csv	227788466.57328463	100	0.9850099092918407	[[0. 0.]]	100_100	100	[2.855e+02 8.100e+05]	2	5	8739	5
73	data/processed/gc_blockvariance_16_07_2019/constructs/seq_5/seq_5_5_100_100_3/seq_5_5_100_100_3_mooda_result.csv	227700868.74225488	100	0.9846311160504849	[[0. 0.]]	100_100	100	[2.855e+02 8.100e+05]	3	5	8739	5
74	data/processed/gc_blockvariance_16_07_2019/constructs/seq_5/seq_5_5_100_100_4/seq_5_5_100_100_4_mooda_result.csv	227762262.61316633	100	0.9848965973196961	[[0. 0.]]	100_100	100	[2.855e+02 8.100e+05]	4	5	8739	5
75	data/processed/gc_blockvariance_16_07_2019/constructs/seq_5/seq_5_6_100_100_0/seq_5_6_100_100_0_mooda_result.csv	178851836.51426417	100	0.9857354305239427	[[0. 0.]]	100_100	100	[2.24e+02 8.10e+05]	0	6	8890	5
76	data/processed/gc_blockvariance_16_07_2019/constructs/seq_5/seq_5_6_100_100_1/seq_5_6_100_100_1_mooda_result.csv	178728933.85428655	100	0.9850580569570467	[[0. 0.]]	100_100	100	[2.24e+02 8.10e+05]	1	6	8890	5
77	data/processed/gc_blockvariance_16_07_2019/constructs/seq_5/seq_5_6_100_100_2/seq_5_6_100_100_2_mooda_result.csv	178596790.05660394	100	0.9843297511938047	[[0. 0.]]	100_100	100	[2.24e+02 8.10e+05]	2	6	8890	5
78	data/processed/gc_blockvariance_16_07_2019/constructs/seq_5/seq_5_6_100_100_3/seq_5_6_100_100_3_mooda_result.csv	178821602.37684315	100	0.9855687961686682	[[0. 0.]]	100_100	100	[2.24e+02 8.10e+05]	3	6	8890	5
79	data/processed/gc_blockvariance_16_07_2019/constructs/seq_5/seq_5_6_100_100_4/seq_5_6_100_100_4_mooda_result.csv	178834540.45801204	100	0.9856401039352516	[[0. 0.]]	100_100	100	[2.24e+02 8.10e+05]	4	6	8890	5
80	data/processed/gc_blockvariance_16_07_2019/constructs/seq_5/seq_5_7_100_100_0/seq_5_7_100_100_0_mooda_result.csv	266788349.96431345	100	0.984658694437297	[[0. 0.]]	100_100	100	[3.345e+02 8.100e+05]	0	7	8636	5
81	data/processed/gc_blockvariance_16_07_2019/constructs/seq_5/seq_5_7_100_100_1/seq_5_7_100_100_1_mooda_result.csv	266775128.71042687	100	0.9846098976191732	[[0. 0.]]	100_100	100	[3.345e+02 8.100e+05]	1	7	8636	5
82	data/processed/gc_blockvariance_16_07_2019/constructs/seq_5/seq_5_7_100_100_2/seq_5_7_100_100_2_mooda_result.csv	266795826.8932906	100	0.9846862901817366	[[0. 0.]]	100_100	100	[3.345e+02 8.100e+05]	2	7	8636	5
83	data/processed/gc_blockvariance_16_07_2019/constructs/seq_5/seq_5_7_100_100_3/seq_5_7_100_100_3_mooda_result.csv	266973210.4403785	100	0.9853409748855985	[[0. 0.]]	100_100	100	[3.345e+02 8.100e+05]	3	7	8636	5
84	data/processed/gc_blockvariance_16_07_2019/constructs/seq_5/seq_5_7_100_100_4/seq_5_7_100_100_4_mooda_result.csv	266507951.41375494	100	0.983623803405691	[[0. 0.]]	100_100	100	[3.345e+02 8.100e+05]	4	7	8636	5
85	data/processed/gc_blockvariance_16_07_2019/constructs/seq_5/seq_5_8_100_100_0/seq_5_8_100_100_0_mooda_result.csv	186894492.01693726	100	0.9839400458919016	[[0. 0.]]	100_100	100	[2.345e+02 8.100e+05]	0	8	8542	5
86	data/processed/gc_blockvariance_16_07_2019/constructs/seq_5/seq_5_8_100_100_1/seq_5_8_100_100_1_mooda_result.csv	187099182.399988	100	0.9850176756428861	[[0. 0.]]	100_100	100	[2.345e+02 8.100e+05]	1	8	8542	5
87	data/processed/gc_blockvariance_16_07_2019/constructs/seq_5/seq_5_8_100_100_2/seq_5_8_100_100_2_mooda_result.csv	187092263.95866525	100	0.9849812522502054	[[0. 0.]]	100_100	100	[2.345e+02 8.100e+05]	2	8	8542	5
88	data/processed/gc_blockvariance_16_07_2019/constructs/seq_5/seq_5_8_100_100_3/seq_5_8_100_100_3_mooda_result.csv	186919211.18033284	100	0.9840701844235586	[[0. 0.]]	100_100	100	[2.345e+02 8.100e+05]	3	8	8542	5
89	data/processed/gc_blockvariance_16_07_2019/constructs/seq_5/seq_5_8_100_100_4/seq_5_8_100_100_4_mooda_result.csv	187001866.2371201	100	0.9845053370034489	[[0. 0.]]	100_100	100	[2.345e+02 8.100e+05]	4	8	8542	5
90	data/processed/gc_blockvariance_16_07_2019/constructs/seq_5/seq_5_9_100_100_0/seq_5_9_100_100_0_mooda_result.csv	191861818.74939096	100	0.9869435120853445	[[0. 0.]]	100_100	100	[2.4e+02 8.1e+05]	0	9	8825	5
91	data/processed/gc_blockvariance_16_07_2019/constructs/seq_5/seq_5_9_100_100_1/seq_5_9_100_100_1_mooda_result.csv	191855293.7140588	100	0.9869099470887798	[[0. 0.]]	100_100	100	[2.4e+02 8.1e+05]	1	9	8825	5
92	data/processed/gc_blockvariance_16_07_2019/constructs/seq_5/seq_5_9_100_100_2/seq_5_9_100_100_2_mooda_result.csv	191959169.527277	100	0.9874442876917541	[[0. 0.]]	100_100	100	[2.4e+02 8.1e+05]	2	9	8825	5
93	data/processed/gc_blockvariance_16_07_2019/constructs/seq_5/seq_5_9_100_100_3/seq_5_9_100_100_3_mooda_result.csv	191987596.74579835	100	0.9875905182397035	[[0. 0.]]	100_100	100	[2.4e+02 8.1e+05]	3	9	8825	5
94	data/processed/gc_blockvariance_16_07_2019/constructs/seq_5/seq_5_9_100_100_4/seq_5_9_100_100_4_mooda_result.csv	191922196.14411634	100	0.987254095391545	[[0. 0.]]	100_100	100	[2.4e+02 8.1e+05]	4	9	8825	5
95	data/processed/gc_blockvariance_16_07_2019/constructs/seq_5/seq_5_10_100_100_0/seq_5_10_100_100_0_mooda_result.csv	187357294.40639532	100	0.9842778797288958	[[0. 0.]]	100_100	100	[2.35e+02 8.10e+05]	0	10	8481	5
96	data/processed/gc_blockvariance_16_07_2019/constructs/seq_5/seq_5_10_100_100_1/seq_5_10_100_100_1_mooda_result.csv	187426261.69090086	100	0.9846401980084101	[[0. 0.]]	100_100	100	[2.35e+02 8.10e+05]	1	10	8481	5
97	data/processed/gc_blockvariance_16_07_2019/constructs/seq_5/seq_5_10_100_100_2/seq_5_10_100_100_2_mooda_result.csv	187485403.75982878	100	0.984950899710159	[[0. 0.]]	100_100	100	[2.35e+02 8.10e+05]	2	10	8481	5
98	data/processed/gc_blockvariance_16_07_2019/constructs/seq_5/seq_5_10_100_100_3/seq_5_10_100_100_3_mooda_result.csv	187659737.72527397	100	0.9858667597860465	[[0. 0.]]	100_100	100	[2.35e+02 8.10e+05]	3	10	8481	5
99	data/processed/gc_blockvariance_16_07_2019/constructs/seq_5/seq_5_10_100_100_4/seq_5_10_100_100_4_mooda_result.csv	187668663.1272914	100	0.9859136492108821	[[0. 0.]]	100_100	100	[2.35e+02 8.10e+05]	4	10	8481	5
100	data/processed/gc_blockvariance_16_07_2019/constructs/seq_5/seq_5_1_50_200_0/seq_5_1_50_200_0_mooda_result.csv	148709105.44530398	200	0.987051011849887	[[0. 0.]]	50_200	50	[1.86e+02 8.10e+05]	0	1	8812	5
101	data/processed/gc_blockvariance_16_07_2019/constructs/seq_5/seq_5_1_50_200_1/seq_5_1_50_200_1_mooda_result.csv	148649162.7621976	200	0.9866531445785053	[[0. 0.]]	50_200	50	[1.86e+02 8.10e+05]	1	1	8812	5
102	data/processed/gc_blockvariance_16_07_2019/constructs/seq_5/seq_5_1_50_200_2/seq_5_1_50_200_2_mooda_result.csv	148651981.4200501	200	0.9866718533124261	[[0. 0.]]	50_200	50	[1.86e+02 8.10e+05]	2	1	8812	5
103	data/processed/gc_blockvariance_16_07_2019/constructs/seq_5/seq_5_1_50_200_3/seq_5_1_50_200_3_mooda_result.csv	148788687.24973723	200	0.9875792330395409	[[0. 0.]]	50_200	50	[1.86e+02 8.10e+05]	3	1	8812	5
104	data/processed/gc_blockvariance_16_07_2019/constructs/seq_5/seq_5_1_50_200_4/seq_5_1_50_200_4_mooda_result.csv	148640930.1407798	200	0.9865985008680459	[[0. 0.]]	50_200	50	[1.86e+02 8.10e+05]	4	1	8812	5
105	data/processed/gc_blockvariance_16_07_2019/constructs/seq_5/seq_5_2_50_200_0/seq_5_2_50_200_0_mooda_result.csv	163601542.9026465	200	0.9876636355015033	[[0. 0.]]	50_200	50	[2.045e+02 8.100e+05]	0	2	8791	5
106	data/processed/gc_blockvariance_16_07_2019/constructs/seq_5/seq_5_2_50_200_1/seq_5_2_50_200_1_mooda_result.csv	163516288.36883172	200	0.9871489532966992	[[0. 0.]]	50_200	50	[2.045e+02 8.100e+05]	1	2	8791	5
107	data/processed/gc_blockvariance_16_07_2019/constructs/seq_5/seq_5_2_50_200_2/seq_5_2_50_200_2_mooda_result.csv	163492362.71855783	200	0.987004513982057	[[0. 0.]]	50_200	50	[2.045e+02 8.100e+05]	2	2	8791	5
108	data/processed/gc_blockvariance_16_07_2019/constructs/seq_5/seq_5_2_50_200_3/seq_5_2_50_200_3_mooda_result.csv	163541341.50498185	200	0.9873001992513015	[[0. 0.]]	50_200	50	[2.045e+02 8.100e+05]	3	2	8791	5
109	data/processed/gc_blockvariance_16_07_2019/constructs/seq_5/seq_5_2_50_200_4/seq_5_2_50_200_4_mooda_result.csv	163397502.12575635	200	0.9864318399333294	[[0. 0.]]	50_200	50	[2.045e+02 8.100e+05]	4	2	8791	5
110	data/processed/gc_blockvariance_16_07_2019/constructs/seq_5/seq_5_3_50_200_0/seq_5_3_50_200_0_mooda_result.csv	205040327.62839684	200	0.9868857970707138	[[0. 0.]]	50_200	50	[2.565e+02 8.100e+05]	0	3	8724	5
111	data/processed/gc_blockvariance_16_07_2019/constructs/seq_5/seq_5_3_50_200_1/seq_5_3_50_200_1_mooda_result.csv	204576886.23632967	200	0.9846551933017095	[[0. 0.]]	50_200	50	[2.565e+02 8.100e+05]	1	3	8724	5
112	data/processed/gc_blockvariance_16_07_2019/constructs/seq_5/seq_5_3_50_200_2/seq_5_3_50_200_2_mooda_result.csv	204608510.9687096	200	0.9848074072568026	[[0. 0.]]	50_200	50	[2.565e+02 8.100e+05]	2	3	8724	5
113	data/processed/gc_blockvariance_16_07_2019/constructs/seq_5/seq_5_3_50_200_3/seq_5_3_50_200_3_mooda_result.csv	204718093.97262502	200	0.9853348445244628	[[0. 0.]]	50_200	50	[2.565e+02 8.100e+05]	3	3	8724	5
114	data/processed/gc_blockvariance_16_07_2019/constructs/seq_5/seq_5_3_50_200_4/seq_5_3_50_200_4_mooda_result.csv	204859873.63659298	200	0.9860172485095805	[[0. 0.]]	50_200	50	[2.565e+02 8.100e+05]	4	3	8724	5
115	data/processed/gc_blockvariance_16_07_2019/constructs/seq_5/seq_5_4_50_200_0/seq_5_4_50_200_0_mooda_result.csv	135339662.0815109	200	0.9886745714187369	[[0. 0.]]	50_200	50	[1.69e+02 8.10e+05]	0	4	8811	5
116	data/processed/gc_blockvariance_16_07_2019/constructs/seq_5/seq_5_4_50_200_1/seq_5_4_50_200_1_mooda_result.csv	135443824.2495446	200	0.9894354901712659	[[0. 0.]]	50_200	50	[1.69e+02 8.10e+05]	1	4	8811	5
117	data/processed/gc_blockvariance_16_07_2019/constructs/seq_5/seq_5_4_50_200_2/seq_5_4_50_200_2_mooda_result.csv	135312108.38941562	200	0.9884732879641729	[[0. 0.]]	50_200	50	[1.69e+02 8.10e+05]	2	4	8811	5
118	data/processed/gc_blockvariance_16_07_2019/constructs/seq_5/seq_5_4_50_200_3/seq_5_4_50_200_3_mooda_result.csv	135288060.2317611	200	0.9882976129137344	[[0. 0.]]	50_200	50	[1.69e+02 8.10e+05]	3	4	8811	5
119	data/processed/gc_blockvariance_16_07_2019/constructs/seq_5/seq_5_4_50_200_4/seq_5_4_50_200_4_mooda_result.csv	135405121.6753788	200	0.9891527626223888	[[0. 0.]]	50_200	50	[1.69e+02 8.10e+05]	4	4	8811	5
120	data/processed/gc_blockvariance_16_07_2019/constructs/seq_5/seq_5_5_50_200_0/seq_5_5_50_200_0_mooda_result.csv	227865500.1603954	200	0.9853430203039736	[[0. 0.]]	50_200	50	[2.855e+02 8.100e+05]	0	5	8739	5
121	data/processed/gc_blockvariance_16_07_2019/constructs/seq_5/seq_5_5_50_200_1/seq_5_5_50_200_1_mooda_result.csv	227831229.92157784	200	0.9851948278808149	[[0. 0.]]	50_200	50	[2.855e+02 8.100e+05]	1	5	8739	5
122	data/processed/gc_blockvariance_16_07_2019/constructs/seq_5/seq_5_5_50_200_2/seq_5_5_50_200_2_mooda_result.csv	227529955.69806266	200	0.983892048595977	[[0. 0.]]	50_200	50	[2.855e+02 8.100e+05]	2	5	8739	5
123	data/processed/gc_blockvariance_16_07_2019/constructs/seq_5/seq_5_5_50_200_3/seq_5_5_50_200_3_mooda_result.csv	227863127.25886124	200	0.9853327593300091	[[0. 0.]]	50_200	50	[2.855e+02 8.100e+05]	3	5	8739	5
124	data/processed/gc_blockvariance_16_07_2019/constructs/seq_5/seq_5_5_50_200_4/seq_5_5_50_200_4_mooda_result.csv	228048843.12761587	200	0.9861358376148229	[[0. 0.]]	50_200	50	[2.855e+02 8.100e+05]	4	5	8739	5
125	data/processed/gc_blockvariance_16_07_2019/constructs/seq_5/seq_5_6_50_200_0/seq_5_6_50_200_0_mooda_result.csv	178830030.66698125	200	0.9856152483850378	[[0. 0.]]	50_200	50	[2.24e+02 8.10e+05]	0	6	8890	5
126	data/processed/gc_blockvariance_16_07_2019/constructs/seq_5/seq_5_6_50_200_1/seq_5_6_50_200_1_mooda_result.csv	178868955.55863827	200	0.9858297815180681	[[0. 0.]]	50_200	50	[2.24e+02 8.10e+05]	1	6	8890	5
127	data/processed/gc_blockvariance_16_07_2019/constructs/seq_5/seq_5_6_50_200_2/seq_5_6_50_200_2_mooda_result.csv	178755798.73892683	200	0.9852061217974363	[[0. 0.]]	50_200	50	[2.24e+02 8.10e+05]	2	6	8890	5
128	data/processed/gc_blockvariance_16_07_2019/constructs/seq_5/seq_5_6_50_200_3/seq_5_6_50_200_3_mooda_result.csv	178162222.85191107	200	0.9819346497570054	[[0. 0.]]	50_200	50	[2.24e+02 8.10e+05]	3	6	8890	5
129	data/processed/gc_blockvariance_16_07_2019/constructs/seq_5/seq_5_6_50_200_4/seq_5_6_50_200_4_mooda_result.csv	178788884.90986484	200	0.9853884750323239	[[0. 0.]]	50_200	50	[2.24e+02 8.10e+05]	4	6	8890	5
130	data/processed/gc_blockvariance_16_07_2019/constructs/seq_5/seq_5_7_50_200_0/seq_5_7_50_200_0_mooda_result.csv	266761204.71916854	200	0.9845585071478291	[[0. 0.]]	50_200	50	[3.345e+02 8.100e+05]	0	7	8636	5
131	data/processed/gc_blockvariance_16_07_2019/constructs/seq_5/seq_5_7_50_200_1/seq_5_7_50_200_1_mooda_result.csv	266908223.45888537	200	0.9851011218471843	[[0. 0.]]	50_200	50	[3.345e+02 8.100e+05]	1	7	8636	5
132	data/processed/gc_blockvariance_16_07_2019/constructs/seq_5/seq_5_7_50_200_2/seq_5_7_50_200_2_mooda_result.csv	266612890.36701828	200	0.9840111106203041	[[0. 0.]]	50_200	50	[3.345e+02 8.100e+05]	2	7	8636	5
133	data/processed/gc_blockvariance_16_07_2019/constructs/seq_5/seq_5_7_50_200_3/seq_5_7_50_200_3_mooda_result.csv	267036160.73621672	200	0.9855733109532072	[[0. 0.]]	50_200	50	[3.345e+02 8.100e+05]	3	7	8636	5
134	data/processed/gc_blockvariance_16_07_2019/constructs/seq_5/seq_5_7_50_200_4/seq_5_7_50_200_4_mooda_result.csv	266916660.5017962	200	0.9851322611666433	[[0. 0.]]	50_200	50	[3.345e+02 8.100e+05]	4	7	8636	5
135	data/processed/gc_blockvariance_16_07_2019/constructs/seq_5/seq_5_8_50_200_0/seq_5_8_50_200_0_mooda_result.csv	187177663.1461386	200	0.9854308518051994	[[0. 0.]]	50_200	50	[2.345e+02 8.100e+05]	0	8	8542	5
136	data/processed/gc_blockvariance_16_07_2019/constructs/seq_5/seq_5_8_50_200_1/seq_5_8_50_200_1_mooda_result.csv	187042505.06346202	200	0.9847192874961805	[[0. 0.]]	50_200	50	[2.345e+02 8.100e+05]	1	8	8542	5
137	data/processed/gc_blockvariance_16_07_2019/constructs/seq_5/seq_5_8_50_200_2/seq_5_8_50_200_2_mooda_result.csv	187229777.77302048	200	0.9857052187371106	[[0. 0.]]	50_200	50	[2.345e+02 8.100e+05]	2	8	8542	5
138	data/processed/gc_blockvariance_16_07_2019/constructs/seq_5/seq_5_8_50_200_3/seq_5_8_50_200_3_mooda_result.csv	187226523.02727425	200	0.9856880835361512	[[0. 0.]]	50_200	50	[2.345e+02 8.100e+05]	3	8	8542	5
139	data/processed/gc_blockvariance_16_07_2019/constructs/seq_5/seq_5_8_50_200_4/seq_5_8_50_200_4_mooda_result.csv	187074331.09697264	200	0.9848868414381671	[[0. 0.]]	50_200	50	[2.345e+02 8.100e+05]	4	8	8542	5
140	data/processed/gc_blockvariance_16_07_2019/constructs/seq_5/seq_5_9_50_200_0/seq_5_9_50_200_0_mooda_result.csv	191967846.17434686	200	0.9874889206499324	[[0. 0.]]	50_200	50	[2.4e+02 8.1e+05]	0	9	8825	5
141	data/processed/gc_blockvariance_16_07_2019/constructs/seq_5/seq_5_9_50_200_1/seq_5_9_50_200_1_mooda_result.csv	191977691.3218933	200	0.9875395644130314	[[0. 0.]]	50_200	50	[2.4e+02 8.1e+05]	1	9	8825	5
142	data/processed/gc_blockvariance_16_07_2019/constructs/seq_5/seq_5_9_50_200_2/seq_5_9_50_200_2_mooda_result.csv	191938273.3337235	200	0.9873367969841743	[[0. 0.]]	50_200	50	[2.4e+02 8.1e+05]	2	9	8825	5
143	data/processed/gc_blockvariance_16_07_2019/constructs/seq_5/seq_5_9_50_200_3/seq_5_9_50_200_3_mooda_result.csv	191817743.57354754	200	0.9867167879297714	[[0. 0.]]	50_200	50	[2.4e+02 8.1e+05]	3	9	8825	5
144	data/processed/gc_blockvariance_16_07_2019/constructs/seq_5/seq_5_9_50_200_4/seq_5_9_50_200_4_mooda_result.csv	191810439.69348305	200	0.9866792165302626	[[0. 0.]]	50_200	50	[2.4e+02 8.1e+05]	4	9	8825	5
145	data/processed/gc_blockvariance_16_07_2019/constructs/seq_5/seq_5_10_50_200_0/seq_5_10_50_200_0_mooda_result.csv	187344924.813551	200	0.9842128963149515	[[0. 0.]]	50_200	50	[2.35e+02 8.10e+05]	0	10	8481	5
146	data/processed/gc_blockvariance_16_07_2019/constructs/seq_5/seq_5_10_50_200_1/seq_5_10_50_200_1_mooda_result.csv	187565656.78158748	200	0.9853725073894798	[[0. 0.]]	50_200	50	[2.35e+02 8.10e+05]	1	10	8481	5
147	data/processed/gc_blockvariance_16_07_2019/constructs/seq_5/seq_5_10_50_200_2/seq_5_10_50_200_2_mooda_result.csv	187670624.17342502	200	0.9859239515283689	[[0. 0.]]	50_200	50	[2.35e+02 8.10e+05]	2	10	8481	5
148	data/processed/gc_blockvariance_16_07_2019/constructs/seq_5/seq_5_10_50_200_3/seq_5_10_50_200_3_mooda_result.csv	187413669.6615147	200	0.984574046028446	[[0. 0.]]	50_200	50	[2.35e+02 8.10e+05]	3	10	8481	5
149	data/processed/gc_blockvariance_16_07_2019/constructs/seq_5/seq_5_10_50_200_4/seq_5_10_50_200_4_mooda_result.csv	187486031.17396683	200	0.9849541958180553	[[0. 0.]]	50_200	50	[2.35e+02 8.10e+05]	4	10	8481	5
150	data/processed/gc_blockvariance_16_07_2019/constructs/seq_5/seq_5_1_100_200_0/seq_5_1_100_200_0_mooda_result.csv	148758339.19430122	200	0.9873777989798302	[[0. 0.]]	100_200	100	[1.86e+02 8.10e+05]	0	1	8812	5
151	data/processed/gc_blockvariance_16_07_2019/constructs/seq_5/seq_5_1_100_200_1/seq_5_1_100_200_1_mooda_result.csv	148787000.6694262	200	0.9875680384270955	[[0. 0.]]	100_200	100	[1.86e+02 8.10e+05]	1	1	8812	5
152	data/processed/gc_blockvariance_16_07_2019/constructs/seq_5/seq_5_1_100_200_2/seq_5_1_100_200_2_mooda_result.csv	148668284.98648942	200	0.9867800676124348	[[0. 0.]]	100_200	100	[1.86e+02 8.10e+05]	2	1	8812	5
153	data/processed/gc_blockvariance_16_07_2019/constructs/seq_5/seq_5_1_100_200_3/seq_5_1_100_200_3_mooda_result.csv	148755740.77379343	200	0.9873605520628795	[[0. 0.]]	100_200	100	[1.86e+02 8.10e+05]	3	1	8812	5
154	data/processed/gc_blockvariance_16_07_2019/constructs/seq_5/seq_5_1_100_200_4/seq_5_1_100_200_4_mooda_result.csv	148793313.72825605	200	0.9876099411141381	[[0. 0.]]	100_200	100	[1.86e+02 8.10e+05]	4	1	8812	5
155	data/processed/gc_blockvariance_16_07_2019/constructs/seq_5/seq_5_2_100_200_0/seq_5_2_100_200_0_mooda_result.csv	163522656.74606934	200	0.9871873992337188	[[0. 0.]]	100_200	100	[2.045e+02 8.100e+05]	0	2	8791	5
156	data/processed/gc_blockvariance_16_07_2019/constructs/seq_5/seq_5_2_100_200_1/seq_5_2_100_200_1_mooda_result.csv	163562068.27162877	200	0.9874253268835689	[[0. 0.]]	100_200	100	[2.045e+02 8.100e+05]	1	2	8791	5
157	data/processed/gc_blockvariance_16_07_2019/constructs/seq_5/seq_5_2_100_200_2/seq_5_2_100_200_2_mooda_result.csv	163491363.90178916	200	0.9869984841183806	[[0. 0.]]	100_200	100	[2.045e+02 8.100e+05]	2	2	8791	5
158	data/processed/gc_blockvariance_16_07_2019/constructs/seq_5/seq_5_2_100_200_3/seq_5_2_100_200_3_mooda_result.csv	163633767.5059849	200	0.9878581756526602	[[0. 0.]]	100_200	100	[2.045e+02 8.100e+05]	3	2	8791	5
159	data/processed/gc_blockvariance_16_07_2019/constructs/seq_5/seq_5_2_100_200_4/seq_5_2_100_200_4_mooda_result.csv	163625696.81807953	200	0.9878094528544751	[[0. 0.]]	100_200	100	[2.045e+02 8.100e+05]	4	2	8791	5
160	data/processed/gc_blockvariance_16_07_2019/constructs/seq_5/seq_5_3_100_200_0/seq_5_3_100_200_0_mooda_result.csv	204815705.22219822	200	0.9858046601795212	[[0. 0.]]	100_200	100	[2.565e+02 8.100e+05]	0	3	8724	5
161	data/processed/gc_blockvariance_16_07_2019/constructs/seq_5/seq_5_3_100_200_1/seq_5_3_100_200_1_mooda_result.csv	205123429.01632476	200	0.9872857748722103	[[0. 0.]]	100_200	100	[2.565e+02 8.100e+05]	1	3	8724	5
162	data/processed/gc_blockvariance_16_07_2019/constructs/seq_5/seq_5_3_100_200_2/seq_5_3_100_200_2_mooda_result.csv	204836508.36148128	200	0.9859047883978596	[[0. 0.]]	100_200	100	[2.565e+02 8.100e+05]	2	3	8724	5
163	data/processed/gc_blockvariance_16_07_2019/constructs/seq_5/seq_5_3_100_200_3/seq_5_3_100_200_3_mooda_result.csv	204958636.08821496	200	0.9864926050500082	[[0. 0.]]	100_200	100	[2.565e+02 8.100e+05]	3	3	8724	5
164	data/processed/gc_blockvariance_16_07_2019/constructs/seq_5/seq_5_3_100_200_4/seq_5_3_100_200_4_mooda_result.csv	205072723.41445255	200	0.9870417222075545	[[0. 0.]]	100_200	100	[2.565e+02 8.100e+05]	4	3	8724	5
165	data/processed/gc_blockvariance_16_07_2019/constructs/seq_5/seq_5_4_100_200_0/seq_5_4_100_200_0_mooda_result.csv	135276420.79413584	200	0.9882125852446186	[[0. 0.]]	100_200	100	[1.69e+02 8.10e+05]	0	4	8811	5
166	data/processed/gc_blockvariance_16_07_2019/constructs/seq_5/seq_5_4_100_200_1/seq_5_4_100_200_1_mooda_result.csv	135480549.14452556	200	0.9897037705057021	[[0. 0.]]	100_200	100	[1.69e+02 8.10e+05]	1	4	8811	5
167	data/processed/gc_blockvariance_16_07_2019/constructs/seq_5/seq_5_4_100_200_2/seq_5_4_100_200_2_mooda_result.csv	135342808.43705362	200	0.98869755597234	[[0. 0.]]	100_200	100	[1.69e+02 8.10e+05]	2	4	8811	5
168	data/processed/gc_blockvariance_16_07_2019/constructs/seq_5/seq_5_4_100_200_3/seq_5_4_100_200_3_mooda_result.csv	135328653.097932	200	0.9885941493018628	[[0. 0.]]	100_200	100	[1.69e+02 8.10e+05]	3	4	8811	5
169	data/processed/gc_blockvariance_16_07_2019/constructs/seq_5/seq_5_4_100_200_4/seq_5_4_100_200_4_mooda_result.csv	135410874.8682384	200	0.9891947904758448	[[0. 0.]]	100_200	100	[1.69e+02 8.10e+05]	4	4	8811	5
170	data/processed/gc_blockvariance_16_07_2019/constructs/seq_5/seq_5_5_100_200_0/seq_5_5_100_200_0_mooda_result.csv	228039466.4017585	200	0.98609529048781	[[0. 0.]]	100_200	100	[2.855e+02 8.100e+05]	0	5	8739	5
171	data/processed/gc_blockvariance_16_07_2019/constructs/seq_5/seq_5_5_100_200_1/seq_5_5_100_200_1_mooda_result.csv	227701568.03365242	200	0.9846341399479035	[[0. 0.]]	100_200	100	[2.855e+02 8.100e+05]	1	5	8739	5
172	data/processed/gc_blockvariance_16_07_2019/constructs/seq_5/seq_5_5_100_200_2/seq_5_5_100_200_2_mooda_result.csv	227892192.79820734	200	0.9854584454312657	[[0. 0.]]	100_200	100	[2.855e+02 8.100e+05]	2	5	8739	5
173	data/processed/gc_blockvariance_16_07_2019/constructs/seq_5/seq_5_5_100_200_3/seq_5_5_100_200_3_mooda_result.csv	227820950.85951984	200	0.9851503788437864	[[0. 0.]]	100_200	100	[2.855e+02 8.100e+05]	3	5	8739	5
174	data/processed/gc_blockvariance_16_07_2019/constructs/seq_5/seq_5_5_100_200_4/seq_5_5_100_200_4_mooda_result.csv	227966890.4965496	200	0.9857814555211762	[[0. 0.]]	100_200	100	[2.855e+02 8.100e+05]	4	5	8739	5
175	data/processed/gc_blockvariance_16_07_2019/constructs/seq_5/seq_5_6_100_200_0/seq_5_6_100_200_0_mooda_result.csv	178833520.35468373	200	0.9856344816726396	[[0. 0.]]	100_200	100	[2.24e+02 8.10e+05]	0	6	8890	5
176	data/processed/gc_blockvariance_16_07_2019/constructs/seq_5/seq_5_6_100_200_1/seq_5_6_100_200_1_mooda_result.csv	178778814.04057202	200	0.9853329698003308	[[0. 0.]]	100_200	100	[2.24e+02 8.10e+05]	1	6	8890	5
177	data/processed/gc_blockvariance_16_07_2019/constructs/seq_5/seq_5_6_100_200_2/seq_5_6_100_200_2_mooda_result.csv	178947119.49576056	200	0.9862605792314846	[[0. 0.]]	100_200	100	[2.24e+02 8.10e+05]	2	6	8890	5
178	data/processed/gc_blockvariance_16_07_2019/constructs/seq_5/seq_5_6_100_200_3/seq_5_6_100_200_3_mooda_result.csv	178792062.77448037	200	0.985405989718256	[[0. 0.]]	100_200	100	[2.24e+02 8.10e+05]	3	6	8890	5
179	data/processed/gc_blockvariance_16_07_2019/constructs/seq_5/seq_5_6_100_200_4/seq_5_6_100_200_4_mooda_result.csv	178862110.18410176	200	0.985792053483806	[[0. 0.]]	100_200	100	[2.24e+02 8.10e+05]	4	6	8890	5
180	data/processed/gc_blockvariance_16_07_2019/constructs/seq_5/seq_5_7_100_200_0/seq_5_7_100_200_0_mooda_result.csv	266986338.21837696	200	0.9853894267042277	[[0. 0.]]	100_200	100	[3.345e+02 8.100e+05]	0	7	8636	5
181	data/processed/gc_blockvariance_16_07_2019/constructs/seq_5/seq_5_7_100_200_1/seq_5_7_100_200_1_mooda_result.csv	266779055.00026572	200	0.9846243887145573	[[0. 0.]]	100_200	100	[3.345e+02 8.100e+05]	1	7	8636	5
182	data/processed/gc_blockvariance_16_07_2019/constructs/seq_5/seq_5_7_100_200_2/seq_5_7_100_200_2_mooda_result.csv	266720518.5136326	200	0.9844083430719615	[[0. 0.]]	100_200	100	[3.345e+02 8.100e+05]	2	7	8636	5
183	data/processed/gc_blockvariance_16_07_2019/constructs/seq_5/seq_5_7_100_200_3/seq_5_7_100_200_3_mooda_result.csv	266909798.35763943	200	0.9851069344613831	[[0. 0.]]	100_200	100	[3.345e+02 8.100e+05]	3	7	8636	5
184	data/processed/gc_blockvariance_16_07_2019/constructs/seq_5/seq_5_7_100_200_4/seq_5_7_100_200_4_mooda_result.csv	265479781.90272963	200	0.979829049817231	[[0. 0.]]	100_200	100	[3.345e+02 8.100e+05]	4	7	8636	5
185	data/processed/gc_blockvariance_16_07_2019/constructs/seq_5/seq_5_8_100_200_0/seq_5_8_100_200_0_mooda_result.csv	186984391.24472782	200	0.9844133367276202	[[0. 0.]]	100_200	100	[2.345e+02 8.100e+05]	0	8	8542	5
186	data/processed/gc_blockvariance_16_07_2019/constructs/seq_5/seq_5_8_100_200_1/seq_5_8_100_200_1_mooda_result.csv	187103026.40399808	200	0.9850379131011507	[[0. 0.]]	100_200	100	[2.345e+02 8.100e+05]	1	8	8542	5
187	data/processed/gc_blockvariance_16_07_2019/constructs/seq_5/seq_5_8_100_200_2/seq_5_8_100_200_2_mooda_result.csv	187162896.1771861	200	0.9853531084113091	[[0. 0.]]	100_200	100	[2.345e+02 8.100e+05]	2	8	8542	5
188	data/processed/gc_blockvariance_16_07_2019/constructs/seq_5/seq_5_8_100_200_3/seq_5_8_100_200_3_mooda_result.csv	187164383.8514869	200	0.9853609405432462	[[0. 0.]]	100_200	100	[2.345e+02 8.100e+05]	3	8	8542	5
189	data/processed/gc_blockvariance_16_07_2019/constructs/seq_5/seq_5_8_100_200_4/seq_5_8_100_200_4_mooda_result.csv	187139646.3171586	200	0.9852307052944727	[[0. 0.]]	100_200	100	[2.345e+02 8.100e+05]	4	8	8542	5
190	data/processed/gc_blockvariance_16_07_2019/constructs/seq_5/seq_5_9_100_200_0/seq_5_9_100_200_0_mooda_result.csv	192004160.5164603	200	0.9876757228212978	[[0. 0.]]	100_200	100	[2.4e+02 8.1e+05]	0	9	8825	5
191	data/processed/gc_blockvariance_16_07_2019/constructs/seq_5/seq_5_9_100_200_1/seq_5_9_100_200_1_mooda_result.csv	191839120.9929312	200	0.9868267540788641	[[0. 0.]]	100_200	100	[2.4e+02 8.1e+05]	1	9	8825	5
192	data/processed/gc_blockvariance_16_07_2019/constructs/seq_5/seq_5_9_100_200_2/seq_5_9_100_200_2_mooda_result.csv	192093707.2406249	200	0.9881363541184409	[[0. 0.]]	100_200	100	[2.4e+02 8.1e+05]	2	9	8825	5
193	data/processed/gc_blockvariance_16_07_2019/constructs/seq_5/seq_5_9_100_200_3/seq_5_9_100_200_3_mooda_result.csv	192130333.72252303	200	0.9883247619471349	[[0. 0.]]	100_200	100	[2.4e+02 8.1e+05]	3	9	8825	5
194	data/processed/gc_blockvariance_16_07_2019/constructs/seq_5/seq_5_9_100_200_4/seq_5_9_100_200_4_mooda_result.csv	192095355.41313106	200	0.9881448323720733	[[0. 0.]]	100_200	100	[2.4e+02 8.1e+05]	4	9	8825	5
195	data/processed/gc_blockvariance_16_07_2019/constructs/seq_5/seq_5_10_100_200_0/seq_5_10_100_200_0_mooda_result.csv	187742323.88426274	200	0.9863006245561479	[[0. 0.]]	100_200	100	[2.35e+02 8.10e+05]	0	10	8481	5
196	data/processed/gc_blockvariance_16_07_2019/constructs/seq_5/seq_5_10_100_200_1/seq_5_10_100_200_1_mooda_result.csv	187579949.07350233	200	0.9854475916653656	[[0. 0.]]	100_200	100	[2.35e+02 8.10e+05]	1	10	8481	5
197	data/processed/gc_blockvariance_16_07_2019/constructs/seq_5/seq_5_10_100_200_2/seq_5_10_100_200_2_mooda_result.csv	187624845.34445775	200	0.9856834533462451	[[0. 0.]]	100_200	100	[2.35e+02 8.10e+05]	2	10	8481	5
198	data/processed/gc_blockvariance_16_07_2019/constructs/seq_5/seq_5_10_100_200_3/seq_5_10_100_200_3_mooda_result.csv	187440255.55947754	200	0.9847137145231286	[[0. 0.]]	100_200	100	[2.35e+02 8.10e+05]	3	10	8481	5
199	data/processed/gc_blockvariance_16_07_2019/constructs/seq_5/seq_5_10_100_200_4/seq_5_10_100_200_4_mooda_result.csv	187608300.5286886	200	0.985596535480371	[[0. 0.]]	100_200	100	[2.35e+02 8.10e+05]	4	10	8481	5
