## Supplementary Tables for "Design and assembly of DNA molecules using multi-objective optimisation": standard_gc_blockvariance_seq_10_hypervolume.csv

	filename	hypervolume	iterations	normalised_hypervolume	null_point	parameter_setting	population_size	reference_points	run	sequence_id	sequence_length	transcription_units
0	data/processed/gc_blockvariance_16_07_2019/constructs/seq_10/seq_10_1_50_100_0/seq_10_1_50_100_0_mooda_result.csv	390909036.59330034	100	0.9909727903092767	[[0. 0.]]	50_100	50	[4.87e+02 8.10e+05]	0	1	17476	10
1	data/processed/gc_blockvariance_16_07_2019/constructs/seq_10/seq_10_1_50_100_1/seq_10_1_50_100_1_mooda_result.csv	390042787.2513372	100	0.9887768074919187	[[0. 0.]]	50_100	50	[4.87e+02 8.10e+05]	1	1	17476	10
2	data/processed/gc_blockvariance_16_07_2019/constructs/seq_10/seq_10_1_50_100_2/seq_10_1_50_100_2_mooda_result.csv	389957822.2630389	100	0.9885614172510936	[[0. 0.]]	50_100	50	[4.87e+02 8.10e+05]	2	1	17476	10
3	data/processed/gc_blockvariance_16_07_2019/constructs/seq_10/seq_10_1_50_100_3/seq_10_1_50_100_3_mooda_result.csv	390986634.65569925	100	0.9911695050465162	[[0. 0.]]	50_100	50	[4.87e+02 8.10e+05]	3	1	17476	10
4	data/processed/gc_blockvariance_16_07_2019/constructs/seq_10/seq_10_1_50_100_4/seq_10_1_50_100_4_mooda_result.csv	390489366.32868624	100	0.9899089064534343	[[0. 0.]]	50_100	50	[4.87e+02 8.10e+05]	4	1	17476	10
5	data/processed/gc_blockvariance_16_07_2019/constructs/seq_10/seq_10_2_50_100_0/seq_10_2_50_100_0_mooda_result.csv	315933968.83177364	100	0.9690482902592551	[[0. 0.]]	50_100	50	[4.025e+02 8.100e+05]	0	2	17290	10
6	data/processed/gc_blockvariance_16_07_2019/constructs/seq_10/seq_10_2_50_100_1/seq_10_2_50_100_1_mooda_result.csv	319566555.3132963	100	0.9801903391252091	[[0. 0.]]	50_100	50	[4.025e+02 8.100e+05]	1	2	17290	10
7	data/processed/gc_blockvariance_16_07_2019/constructs/seq_10/seq_10_2_50_100_2/seq_10_2_50_100_2_mooda_result.csv	322713847.9549197	100	0.9898438707305258	[[0. 0.]]	50_100	50	[4.025e+02 8.100e+05]	2	2	17290	10
8	data/processed/gc_blockvariance_16_07_2019/constructs/seq_10/seq_10_2_50_100_3/seq_10_2_50_100_3_mooda_result.csv	322254517.82958734	100	0.9884349906589597	[[0. 0.]]	50_100	50	[4.025e+02 8.100e+05]	3	2	17290	10
9	data/processed/gc_blockvariance_16_07_2019/constructs/seq_10/seq_10_2_50_100_4/seq_10_2_50_100_4_mooda_result.csv	322594556.3434181	100	0.9894779736014665	[[0. 0.]]	50_100	50	[4.025e+02 8.100e+05]	4	2	17290	10
10	data/processed/gc_blockvariance_16_07_2019/constructs/seq_10/seq_10_3_50_100_0/seq_10_3_50_100_0_mooda_result.csv	315044249.0997902	100	0.9884206287348117	[[0. 0.]]	50_100	50	[3.935e+02 8.100e+05]	0	3	17653	10
11	data/processed/gc_blockvariance_16_07_2019/constructs/seq_10/seq_10_3_50_100_1/seq_10_3_50_100_1_mooda_result.csv	313735887.8870659	100	0.9843157729369724	[[0. 0.]]	50_100	50	[3.935e+02 8.100e+05]	1	3	17653	10
12	data/processed/gc_blockvariance_16_07_2019/constructs/seq_10/seq_10_3_50_100_2/seq_10_3_50_100_2_mooda_result.csv	316120233.8331661	100	0.9917964259750769	[[0. 0.]]	50_100	50	[3.935e+02 8.100e+05]	2	3	17653	10
13	data/processed/gc_blockvariance_16_07_2019/constructs/seq_10/seq_10_3_50_100_3/seq_10_3_50_100_3_mooda_result.csv	314362566.70990026	100	0.9862819166702755	[[0. 0.]]	50_100	50	[3.935e+02 8.100e+05]	3	3	17653	10
14	data/processed/gc_blockvariance_16_07_2019/constructs/seq_10/seq_10_3_50_100_4/seq_10_3_50_100_4_mooda_result.csv	313952543.8232269	100	0.9849955098223506	[[0. 0.]]	50_100	50	[3.935e+02 8.100e+05]	4	3	17653	10
15	data/processed/gc_blockvariance_16_07_2019/constructs/seq_10/seq_10_4_50_100_0/seq_10_4_50_100_0_mooda_result.csv	318404323.47550714	100	0.9876677321034405	[[0. 0.]]	50_100	50	[3.98e+02 8.10e+05]	0	4	17563	10
16	data/processed/gc_blockvariance_16_07_2019/constructs/seq_10/seq_10_4_50_100_1/seq_10_4_50_100_1_mooda_result.csv	314549540.56761205	100	0.9757104676704884	[[0. 0.]]	50_100	50	[3.98e+02 8.10e+05]	1	4	17563	10
17	data/processed/gc_blockvariance_16_07_2019/constructs/seq_10/seq_10_4_50_100_2/seq_10_4_50_100_2_mooda_result.csv	315653252.6832653	100	0.9791341047312654	[[0. 0.]]	50_100	50	[3.98e+02 8.10e+05]	2	4	17563	10
18	data/processed/gc_blockvariance_16_07_2019/constructs/seq_10/seq_10_4_50_100_3/seq_10_4_50_100_3_mooda_result.csv	316309260.8957686	100	0.9811689958923276	[[0. 0.]]	50_100	50	[3.98e+02 8.10e+05]	3	4	17563	10
19	data/processed/gc_blockvariance_16_07_2019/constructs/seq_10/seq_10_4_50_100_4/seq_10_4_50_100_4_mooda_result.csv	315150509.7469034	100	0.9775746316362783	[[0. 0.]]	50_100	50	[3.98e+02 8.10e+05]	4	4	17563	10
20	data/processed/gc_blockvariance_16_07_2019/constructs/seq_10/seq_10_5_50_100_0/seq_10_5_50_100_0_mooda_result.csv	466157482.2959474	100	0.9862948835696623	[[0. 0.]]	50_100	50	[5.835e+02 8.100e+05]	0	5	17236	10
21	data/processed/gc_blockvariance_16_07_2019/constructs/seq_10/seq_10_5_50_100_1/seq_10_5_50_100_1_mooda_result.csv	468370683.43247056	100	0.9909775692288353	[[0. 0.]]	50_100	50	[5.835e+02 8.100e+05]	1	5	17236	10
22	data/processed/gc_blockvariance_16_07_2019/constructs/seq_10/seq_10_5_50_100_2/seq_10_5_50_100_2_mooda_result.csv	467056430.2521388	100	0.9881968755004154	[[0. 0.]]	50_100	50	[5.835e+02 8.100e+05]	2	5	17236	10
23	data/processed/gc_blockvariance_16_07_2019/constructs/seq_10/seq_10_5_50_100_3/seq_10_5_50_100_3_mooda_result.csv	468368447.52660143	100	0.9909728385045573	[[0. 0.]]	50_100	50	[5.835e+02 8.100e+05]	3	5	17236	10
24	data/processed/gc_blockvariance_16_07_2019/constructs/seq_10/seq_10_5_50_100_4/seq_10_5_50_100_4_mooda_result.csv	465396416.22147584	100	0.9846846217937221	[[0. 0.]]	50_100	50	[5.835e+02 8.100e+05]	4	5	17236	10
25	data/processed/gc_blockvariance_16_07_2019/constructs/seq_10/seq_10_6_50_100_0/seq_10_6_50_100_0_mooda_result.csv	397130155.4899432	100	0.9864872084108185	[[0. 0.]]	50_100	50	[4.97e+02 8.10e+05]	0	6	17759	10
26	data/processed/gc_blockvariance_16_07_2019/constructs/seq_10/seq_10_6_50_100_1/seq_10_6_50_100_1_mooda_result.csv	397680109.71385485	100	0.987853316724681	[[0. 0.]]	50_100	50	[4.97e+02 8.10e+05]	1	6	17759	10
27	data/processed/gc_blockvariance_16_07_2019/constructs/seq_10/seq_10_6_50_100_2/seq_10_6_50_100_2_mooda_result.csv	397981004.6458652	100	0.988600751784448	[[0. 0.]]	50_100	50	[4.97e+02 8.10e+05]	2	6	17759	10
28	data/processed/gc_blockvariance_16_07_2019/constructs/seq_10/seq_10_6_50_100_3/seq_10_6_50_100_3_mooda_result.csv	395884920.93830514	100	0.9833939959219642	[[0. 0.]]	50_100	50	[4.97e+02 8.10e+05]	3	6	17759	10
29	data/processed/gc_blockvariance_16_07_2019/constructs/seq_10/seq_10_6_50_100_4/seq_10_6_50_100_4_mooda_result.csv	392689254.76300716	100	0.9754558331793406	[[0. 0.]]	50_100	50	[4.97e+02 8.10e+05]	4	6	17759	10
30	data/processed/gc_blockvariance_16_07_2019/constructs/seq_10/seq_10_7_50_100_0/seq_10_7_50_100_0_mooda_result.csv	339020322.5443262	100	0.9848084895986237	[[0. 0.]]	50_100	50	[4.25e+02 8.10e+05]	0	7	17634	10
31	data/processed/gc_blockvariance_16_07_2019/constructs/seq_10/seq_10_7_50_100_1/seq_10_7_50_100_1_mooda_result.csv	339752812.2442519	100	0.9869362737668901	[[0. 0.]]	50_100	50	[4.25e+02 8.10e+05]	1	7	17634	10
32	data/processed/gc_blockvariance_16_07_2019/constructs/seq_10/seq_10_7_50_100_2/seq_10_7_50_100_2_mooda_result.csv	339797902.1305139	100	0.9870672538286533	[[0. 0.]]	50_100	50	[4.25e+02 8.10e+05]	2	7	17634	10
33	data/processed/gc_blockvariance_16_07_2019/constructs/seq_10/seq_10_7_50_100_3/seq_10_7_50_100_3_mooda_result.csv	340754628.16210115	100	0.9898464144142372	[[0. 0.]]	50_100	50	[4.25e+02 8.10e+05]	3	7	17634	10
34	data/processed/gc_blockvariance_16_07_2019/constructs/seq_10/seq_10_7_50_100_4/seq_10_7_50_100_4_mooda_result.csv	340295360.00702333	100	0.9885123021264295	[[0. 0.]]	50_100	50	[4.25e+02 8.10e+05]	4	7	17634	10
35	data/processed/gc_blockvariance_16_07_2019/constructs/seq_10/seq_10_8_50_100_0/seq_10_8_50_100_0_mooda_result.csv	260121000.11628336	100	0.9865961203704969	[[0. 0.]]	50_100	50	[3.255e+02 8.100e+05]	0	8	17234	10
36	data/processed/gc_blockvariance_16_07_2019/constructs/seq_10/seq_10_8_50_100_1/seq_10_8_50_100_1_mooda_result.csv	260599713.6236952	100	0.9884118018762974	[[0. 0.]]	50_100	50	[3.255e+02 8.100e+05]	1	8	17234	10
37	data/processed/gc_blockvariance_16_07_2019/constructs/seq_10/seq_10_8_50_100_2/seq_10_8_50_100_2_mooda_result.csv	261349091.80766153	100	0.9912540699310142	[[0. 0.]]	50_100	50	[3.255e+02 8.100e+05]	2	8	17234	10
38	data/processed/gc_blockvariance_16_07_2019/constructs/seq_10/seq_10_8_50_100_3/seq_10_8_50_100_3_mooda_result.csv	261055888.7840133	100	0.9901419991428697	[[0. 0.]]	50_100	50	[3.255e+02 8.100e+05]	3	8	17234	10
39	data/processed/gc_blockvariance_16_07_2019/constructs/seq_10/seq_10_8_50_100_4/seq_10_8_50_100_4_mooda_result.csv	260129106.42065045	100	0.986626866248129	[[0. 0.]]	50_100	50	[3.255e+02 8.100e+05]	4	8	17234	10
40	data/processed/gc_blockvariance_16_07_2019/constructs/seq_10/seq_10_9_50_100_0/seq_10_9_50_100_0_mooda_result.csv	366284981.97559035	100	0.9862675713224561	[[0. 0.]]	50_100	50	[4.585e+02 8.100e+05]	0	9	17275	10
41	data/processed/gc_blockvariance_16_07_2019/constructs/seq_10/seq_10_9_50_100_1/seq_10_9_50_100_1_mooda_result.csv	367535274.2221589	100	0.9896341376796557	[[0. 0.]]	50_100	50	[4.585e+02 8.100e+05]	1	9	17275	10
42	data/processed/gc_blockvariance_16_07_2019/constructs/seq_10/seq_10_9_50_100_2/seq_10_9_50_100_2_mooda_result.csv	362963208.17453384	100	0.9773232849321697	[[0. 0.]]	50_100	50	[4.585e+02 8.100e+05]	2	9	17275	10
43	data/processed/gc_blockvariance_16_07_2019/constructs/seq_10/seq_10_9_50_100_3/seq_10_9_50_100_3_mooda_result.csv	366813968.5434723	100	0.9876919330168754	[[0. 0.]]	50_100	50	[4.585e+02 8.100e+05]	3	9	17275	10
44	data/processed/gc_blockvariance_16_07_2019/constructs/seq_10/seq_10_9_50_100_4/seq_10_9_50_100_4_mooda_result.csv	365951496.9472555	100	0.9853696216790002	[[0. 0.]]	50_100	50	[4.585e+02 8.100e+05]	4	9	17275	10
45	data/processed/gc_blockvariance_16_07_2019/constructs/seq_10/seq_10_10_50_100_0/seq_10_10_50_100_0_mooda_result.csv	327045635.63435733	100	0.989607950963318	[[0. 0.]]	50_100	50	[4.08e+02 8.10e+05]	0	10	17745	10
46	data/processed/gc_blockvariance_16_07_2019/constructs/seq_10/seq_10_10_50_100_1/seq_10_10_50_100_1_mooda_result.csv	326591997.77885985	100	0.9882352873966953	[[0. 0.]]	50_100	50	[4.08e+02 8.10e+05]	1	10	17745	10
47	data/processed/gc_blockvariance_16_07_2019/constructs/seq_10/seq_10_10_50_100_2/seq_10_10_50_100_2_mooda_result.csv	323499938.9473784	100	0.9788790212641564	[[0. 0.]]	50_100	50	[4.08e+02 8.10e+05]	2	10	17745	10
48	data/processed/gc_blockvariance_16_07_2019/constructs/seq_10/seq_10_10_50_100_3/seq_10_10_50_100_3_mooda_result.csv	326367130.40150285	100	0.9875548608130684	[[0. 0.]]	50_100	50	[4.08e+02 8.10e+05]	3	10	17745	10
49	data/processed/gc_blockvariance_16_07_2019/constructs/seq_10/seq_10_10_50_100_4/seq_10_10_50_100_4_mooda_result.csv	326334337.71529883	100	0.9874556333675225	[[0. 0.]]	50_100	50	[4.08e+02 8.10e+05]	4	10	17745	10
50	data/processed/gc_blockvariance_16_07_2019/constructs/seq_10/seq_10_1_100_100_0/seq_10_1_100_100_0_mooda_result.csv	391209036.9763235	100	0.991733305387795	[[0. 0.]]	100_100	100	[4.87e+02 8.10e+05]	0	1	17476	10
51	data/processed/gc_blockvariance_16_07_2019/constructs/seq_10/seq_10_1_100_100_1/seq_10_1_100_100_1_mooda_result.csv	390311594.6768283	100	0.9894582469562408	[[0. 0.]]	100_100	100	[4.87e+02 8.10e+05]	1	1	17476	10
52	data/processed/gc_blockvariance_16_07_2019/constructs/seq_10/seq_10_1_100_100_2/seq_10_1_100_100_2_mooda_result.csv	389798990.4444536	100	0.9881587711218942	[[0. 0.]]	100_100	100	[4.87e+02 8.10e+05]	2	1	17476	10
53	data/processed/gc_blockvariance_16_07_2019/constructs/seq_10/seq_10_1_100_100_3/seq_10_1_100_100_3_mooda_result.csv	391013095.1232711	100	0.9912365835761175	[[0. 0.]]	100_100	100	[4.87e+02 8.10e+05]	3	1	17476	10
54	data/processed/gc_blockvariance_16_07_2019/constructs/seq_10/seq_10_1_100_100_4/seq_10_1_100_100_4_mooda_result.csv	389563629.0413614	100	0.9875621188971566	[[0. 0.]]	100_100	100	[4.87e+02 8.10e+05]	4	1	17476	10
55	data/processed/gc_blockvariance_16_07_2019/constructs/seq_10/seq_10_2_100_100_0/seq_10_2_100_100_0_mooda_result.csv	320598219.75635535	100	0.9833547113146395	[[0. 0.]]	100_100	100	[4.025e+02 8.100e+05]	0	2	17290	10
56	data/processed/gc_blockvariance_16_07_2019/constructs/seq_10/seq_10_2_100_100_1/seq_10_2_100_100_1_mooda_result.csv	321442044.97983336	100	0.9859429337622372	[[0. 0.]]	100_100	100	[4.025e+02 8.100e+05]	1	2	17290	10
57	data/processed/gc_blockvariance_16_07_2019/constructs/seq_10/seq_10_2_100_100_2/seq_10_2_100_100_2_mooda_result.csv	321601473.2526186	100	0.9864319400433053	[[0. 0.]]	100_100	100	[4.025e+02 8.100e+05]	2	2	17290	10
58	data/processed/gc_blockvariance_16_07_2019/constructs/seq_10/seq_10_2_100_100_3/seq_10_2_100_100_3_mooda_result.csv	322007593.85256946	100	0.9876776132277263	[[0. 0.]]	100_100	100	[4.025e+02 8.100e+05]	3	2	17290	10
59	data/processed/gc_blockvariance_16_07_2019/constructs/seq_10/seq_10_2_100_100_4/seq_10_2_100_100_4_mooda_result.csv	321987668.3229991	100	0.987616496658229	[[0. 0.]]	100_100	100	[4.025e+02 8.100e+05]	4	2	17290	10
60	data/processed/gc_blockvariance_16_07_2019/constructs/seq_10/seq_10_3_100_100_0/seq_10_3_100_100_0_mooda_result.csv	316047010.51972747	100	0.9915666949651826	[[0. 0.]]	100_100	100	[3.935e+02 8.100e+05]	0	3	17653	10
61	data/processed/gc_blockvariance_16_07_2019/constructs/seq_10/seq_10_3_100_100_1/seq_10_3_100_100_1_mooda_result.csv	313836758.6235917	100	0.9846322450424074	[[0. 0.]]	100_100	100	[3.935e+02 8.100e+05]	1	3	17653	10
62	data/processed/gc_blockvariance_16_07_2019/constructs/seq_10/seq_10_3_100_100_2/seq_10_3_100_100_2_mooda_result.csv	315649977.164998	100	0.9903210415078294	[[0. 0.]]	100_100	100	[3.935e+02 8.100e+05]	2	3	17653	10
63	data/processed/gc_blockvariance_16_07_2019/constructs/seq_10/seq_10_3_100_100_3/seq_10_3_100_100_3_mooda_result.csv	315871411.02859694	100	0.9910157686749085	[[0. 0.]]	100_100	100	[3.935e+02 8.100e+05]	3	3	17653	10
64	data/processed/gc_blockvariance_16_07_2019/constructs/seq_10/seq_10_3_100_100_4/seq_10_3_100_100_4_mooda_result.csv	313988358.7690839	100	0.9851078757246111	[[0. 0.]]	100_100	100	[3.935e+02 8.100e+05]	4	3	17653	10
65	data/processed/gc_blockvariance_16_07_2019/constructs/seq_10/seq_10_4_100_100_0/seq_10_4_100_100_0_mooda_result.csv	316945237.7656807	100	0.9831417512428832	[[0. 0.]]	100_100	100	[3.98e+02 8.10e+05]	0	4	17563	10
66	data/processed/gc_blockvariance_16_07_2019/constructs/seq_10/seq_10_4_100_100_1/seq_10_4_100_100_1_mooda_result.csv	313225468.20149535	100	0.9716032886701884	[[0. 0.]]	100_100	100	[3.98e+02 8.10e+05]	1	4	17563	10
67	data/processed/gc_blockvariance_16_07_2019/constructs/seq_10/seq_10_4_100_100_2/seq_10_4_100_100_2_mooda_result.csv	319320785.94247335	100	0.9905105339737991	[[0. 0.]]	100_100	100	[3.98e+02 8.10e+05]	2	4	17563	10
68	data/processed/gc_blockvariance_16_07_2019/constructs/seq_10/seq_10_4_100_100_3/seq_10_4_100_100_3_mooda_result.csv	319555368.09979105	100	0.9912381912643187	[[0. 0.]]	100_100	100	[3.98e+02 8.10e+05]	3	4	17563	10
69	data/processed/gc_blockvariance_16_07_2019/constructs/seq_10/seq_10_4_100_100_4/seq_10_4_100_100_4_mooda_result.csv	319714047.9735175	100	0.9917304050298328	[[0. 0.]]	100_100	100	[3.98e+02 8.10e+05]	4	4	17563	10
70	data/processed/gc_blockvariance_16_07_2019/constructs/seq_10/seq_10_5_100_100_0/seq_10_5_100_100_0_mooda_result.csv	467872147.74733377	100	0.9899227686213119	[[0. 0.]]	100_100	100	[5.835e+02 8.100e+05]	0	5	17236	10
71	data/processed/gc_blockvariance_16_07_2019/constructs/seq_10/seq_10_5_100_100_1/seq_10_5_100_100_1_mooda_result.csv	467821880.8080504	100	0.989816413951676	[[0. 0.]]	100_100	100	[5.835e+02 8.100e+05]	1	5	17236	10
72	data/processed/gc_blockvariance_16_07_2019/constructs/seq_10/seq_10_5_100_100_2/seq_10_5_100_100_2_mooda_result.csv	468427930.39610493	100	0.9910986922172605	[[0. 0.]]	100_100	100	[5.835e+02 8.100e+05]	2	5	17236	10
73	data/processed/gc_blockvariance_16_07_2019/constructs/seq_10/seq_10_5_100_100_3/seq_10_5_100_100_3_mooda_result.csv	468989281.1493671	100	0.9922863967953434	[[0. 0.]]	100_100	100	[5.835e+02 8.100e+05]	3	5	17236	10
74	data/processed/gc_blockvariance_16_07_2019/constructs/seq_10/seq_10_5_100_100_4/seq_10_5_100_100_4_mooda_result.csv	466266173.1576382	100	0.9865248514342743	[[0. 0.]]	100_100	100	[5.835e+02 8.100e+05]	4	5	17236	10
75	data/processed/gc_blockvariance_16_07_2019/constructs/seq_10/seq_10_6_100_100_0/seq_10_6_100_100_0_mooda_result.csv	398365367.4870874	100	0.9895555244729797	[[0. 0.]]	100_100	100	[4.97e+02 8.10e+05]	0	6	17759	10
76	data/processed/gc_blockvariance_16_07_2019/constructs/seq_10/seq_10_6_100_100_1/seq_10_6_100_100_1_mooda_result.csv	398841658.9975399	100	0.9907386516569537	[[0. 0.]]	100_100	100	[4.97e+02 8.10e+05]	1	6	17759	10
77	data/processed/gc_blockvariance_16_07_2019/constructs/seq_10/seq_10_6_100_100_2/seq_10_6_100_100_2_mooda_result.csv	398354074.08015245	100	0.9895274711979344	[[0. 0.]]	100_100	100	[4.97e+02 8.10e+05]	2	6	17759	10
78	data/processed/gc_blockvariance_16_07_2019/constructs/seq_10/seq_10_6_100_100_3/seq_10_6_100_100_3_mooda_result.csv	397798283.0551193	100	0.9881468640363645	[[0. 0.]]	100_100	100	[4.97e+02 8.10e+05]	3	6	17759	10
79	data/processed/gc_blockvariance_16_07_2019/constructs/seq_10/seq_10_6_100_100_4/seq_10_6_100_100_4_mooda_result.csv	397951174.92838085	100	0.9885266535717536	[[0. 0.]]	100_100	100	[4.97e+02 8.10e+05]	4	6	17759	10
80	data/processed/gc_blockvariance_16_07_2019/constructs/seq_10/seq_10_7_100_100_0/seq_10_7_100_100_0_mooda_result.csv	339785330.91945696	100	0.9870307361494756	[[0. 0.]]	100_100	100	[4.25e+02 8.10e+05]	0	7	17634	10
81	data/processed/gc_blockvariance_16_07_2019/constructs/seq_10/seq_10_7_100_100_1/seq_10_7_100_100_1_mooda_result.csv	340512470.4729065	100	0.989142978861021	[[0. 0.]]	100_100	100	[4.25e+02 8.10e+05]	1	7	17634	10
82	data/processed/gc_blockvariance_16_07_2019/constructs/seq_10/seq_10_7_100_100_2/seq_10_7_100_100_2_mooda_result.csv	341163710.3528898	100	0.991034743218271	[[0. 0.]]	100_100	100	[4.25e+02 8.10e+05]	2	7	17634	10
83	data/processed/gc_blockvariance_16_07_2019/constructs/seq_10/seq_10_7_100_100_3/seq_10_7_100_100_3_mooda_result.csv	339609150.4803334	100	0.98651895564367	[[0. 0.]]	100_100	100	[4.25e+02 8.10e+05]	3	7	17634	10
84	data/processed/gc_blockvariance_16_07_2019/constructs/seq_10/seq_10_7_100_100_4/seq_10_7_100_100_4_mooda_result.csv	340300600.8967357	100	0.9885275262069302	[[0. 0.]]	100_100	100	[4.25e+02 8.10e+05]	4	7	17634	10
85	data/processed/gc_blockvariance_16_07_2019/constructs/seq_10/seq_10_8_100_100_0/seq_10_8_100_100_0_mooda_result.csv	260976325.69923046	100	0.9898402294636189	[[0. 0.]]	100_100	100	[3.255e+02 8.100e+05]	0	8	17234	10
86	data/processed/gc_blockvariance_16_07_2019/constructs/seq_10/seq_10_8_100_100_1/seq_10_8_100_100_1_mooda_result.csv	260659385.89298454	100	0.9886381289677212	[[0. 0.]]	100_100	100	[3.255e+02 8.100e+05]	1	8	17234	10
87	data/processed/gc_blockvariance_16_07_2019/constructs/seq_10/seq_10_8_100_100_2/seq_10_8_100_100_2_mooda_result.csv	261566582.26486903	100	0.9920789754219304	[[0. 0.]]	100_100	100	[3.255e+02 8.100e+05]	2	8	17234	10
88	data/processed/gc_blockvariance_16_07_2019/constructs/seq_10/seq_10_8_100_100_3/seq_10_8_100_100_3_mooda_result.csv	260723240.32209647	100	0.9888803183026927	[[0. 0.]]	100_100	100	[3.255e+02 8.100e+05]	3	8	17234	10
89	data/processed/gc_blockvariance_16_07_2019/constructs/seq_10/seq_10_8_100_100_4/seq_10_8_100_100_4_mooda_result.csv	259971151.40694654	100	0.9860277688909618	[[0. 0.]]	100_100	100	[3.255e+02 8.100e+05]	4	8	17234	10
90	data/processed/gc_blockvariance_16_07_2019/constructs/seq_10/seq_10_9_100_100_0/seq_10_9_100_100_0_mooda_result.csv	366707347.2656974	100	0.98740484205258	[[0. 0.]]	100_100	100	[4.585e+02 8.100e+05]	0	9	17275	10
91	data/processed/gc_blockvariance_16_07_2019/constructs/seq_10/seq_10_9_100_100_1/seq_10_9_100_100_1_mooda_result.csv	364847276.23143435	100	0.9823963709666097	[[0. 0.]]	100_100	100	[4.585e+02 8.100e+05]	1	9	17275	10
92	data/processed/gc_blockvariance_16_07_2019/constructs/seq_10/seq_10_9_100_100_2/seq_10_9_100_100_2_mooda_result.csv	367731227.67787397	100	0.9901617665707392	[[0. 0.]]	100_100	100	[4.585e+02 8.100e+05]	2	9	17275	10
93	data/processed/gc_blockvariance_16_07_2019/constructs/seq_10/seq_10_9_100_100_3/seq_10_9_100_100_3_mooda_result.csv	367416459.75703156	100	0.9893142150518507	[[0. 0.]]	100_100	100	[4.585e+02 8.100e+05]	3	9	17275	10
94	data/processed/gc_blockvariance_16_07_2019/constructs/seq_10/seq_10_9_100_100_4/seq_10_9_100_100_4_mooda_result.csv	367627122.5883014	100	0.9898814507540731	[[0. 0.]]	100_100	100	[4.585e+02 8.100e+05]	4	9	17275	10
95	data/processed/gc_blockvariance_16_07_2019/constructs/seq_10/seq_10_10_100_100_0/seq_10_10_100_100_0_mooda_result.csv	326947973.97647727	100	0.9893124363848864	[[0. 0.]]	100_100	100	[4.08e+02 8.10e+05]	0	10	17745	10
96	data/processed/gc_blockvariance_16_07_2019/constructs/seq_10/seq_10_10_100_100_1/seq_10_10_100_100_1_mooda_result.csv	327144407.875877	100	0.9899068260586935	[[0. 0.]]	100_100	100	[4.08e+02 8.10e+05]	1	10	17745	10
97	data/processed/gc_blockvariance_16_07_2019/constructs/seq_10/seq_10_10_100_100_2/seq_10_10_100_100_2_mooda_result.csv	326506916.61710584	100	0.9879778401631137	[[0. 0.]]	100_100	100	[4.08e+02 8.10e+05]	2	10	17745	10
98	data/processed/gc_blockvariance_16_07_2019/constructs/seq_10/seq_10_10_100_100_3/seq_10_10_100_100_3_mooda_result.csv	326717574.2277431	100	0.9886152693892009	[[0. 0.]]	100_100	100	[4.08e+02 8.10e+05]	3	10	17745	10
99	data/processed/gc_blockvariance_16_07_2019/constructs/seq_10/seq_10_10_100_100_4/seq_10_10_100_100_4_mooda_result.csv	327458550.06672895	100	0.9908573894539123	[[0. 0.]]	100_100	100	[4.08e+02 8.10e+05]	4	10	17745	10
100	data/processed/gc_blockvariance_16_07_2019/constructs/seq_10/seq_10_1_50_200_0/seq_10_1_50_200_0_mooda_result.csv	391475979.08981854	200	0.9924100161984905	[[0. 0.]]	50_200	50	[4.87e+02 8.10e+05]	0	1	17476	10
101	data/processed/gc_blockvariance_16_07_2019/constructs/seq_10/seq_10_1_50_200_1/seq_10_1_50_200_1_mooda_result.csv	391470405.8357452	200	0.9923958877373317	[[0. 0.]]	50_200	50	[4.87e+02 8.10e+05]	1	1	17476	10
102	data/processed/gc_blockvariance_16_07_2019/constructs/seq_10/seq_10_1_50_200_2/seq_10_1_50_200_2_mooda_result.csv	389699280.03951097	200	0.9879060005564706	[[0. 0.]]	50_200	50	[4.87e+02 8.10e+05]	2	1	17476	10
103	data/processed/gc_blockvariance_16_07_2019/constructs/seq_10/seq_10_1_50_200_3/seq_10_1_50_200_3_mooda_result.csv	391421002.08578694	200	0.9922706469079701	[[0. 0.]]	50_200	50	[4.87e+02 8.10e+05]	3	1	17476	10
104	data/processed/gc_blockvariance_16_07_2019/constructs/seq_10/seq_10_1_50_200_4/seq_10_1_50_200_4_mooda_result.csv	391049133.13211024	200	0.9913279416232166	[[0. 0.]]	50_200	50	[4.87e+02 8.10e+05]	4	1	17476	10
105	data/processed/gc_blockvariance_16_07_2019/constructs/seq_10/seq_10_2_50_200_0/seq_10_2_50_200_0_mooda_result.csv	316426080.41428554	200	0.9705577192371307	[[0. 0.]]	50_200	50	[4.025e+02 8.100e+05]	0	2	17290	10
106	data/processed/gc_blockvariance_16_07_2019/constructs/seq_10/seq_10_2_50_200_1/seq_10_2_50_200_1_mooda_result.csv	321793382.5237969	200	0.9870205736486372	[[0. 0.]]	50_200	50	[4.025e+02 8.100e+05]	1	2	17290	10
107	data/processed/gc_blockvariance_16_07_2019/constructs/seq_10/seq_10_2_50_200_2/seq_10_2_50_200_2_mooda_result.csv	319353919.4193734	200	0.9795381317977867	[[0. 0.]]	50_200	50	[4.025e+02 8.100e+05]	2	2	17290	10
108	data/processed/gc_blockvariance_16_07_2019/constructs/seq_10/seq_10_2_50_200_3/seq_10_2_50_200_3_mooda_result.csv	322961830.68505734	200	0.9906044956216773	[[0. 0.]]	50_200	50	[4.025e+02 8.100e+05]	3	2	17290	10
109	data/processed/gc_blockvariance_16_07_2019/constructs/seq_10/seq_10_2_50_200_4/seq_10_2_50_200_4_mooda_result.csv	322973421.800454	200	0.9906400484639338	[[0. 0.]]	50_200	50	[4.025e+02 8.100e+05]	4	2	17290	10
110	data/processed/gc_blockvariance_16_07_2019/constructs/seq_10/seq_10_3_50_200_0/seq_10_3_50_200_0_mooda_result.csv	314082636.29913414	200	0.9854036622872735	[[0. 0.]]	50_200	50	[3.935e+02 8.100e+05]	0	3	17653	10
111	data/processed/gc_blockvariance_16_07_2019/constructs/seq_10/seq_10_3_50_200_1/seq_10_3_50_200_1_mooda_result.csv	316253984.6389366	200	0.9922160560934211	[[0. 0.]]	50_200	50	[3.935e+02 8.100e+05]	1	3	17653	10
112	data/processed/gc_blockvariance_16_07_2019/constructs/seq_10/seq_10_3_50_200_2/seq_10_3_50_200_2_mooda_result.csv	313523285.7598126	200	0.9836487544819759	[[0. 0.]]	50_200	50	[3.935e+02 8.100e+05]	2	3	17653	10
113	data/processed/gc_blockvariance_16_07_2019/constructs/seq_10/seq_10_3_50_200_3/seq_10_3_50_200_3_mooda_result.csv	316145896.7485192	200	0.9918769408710031	[[0. 0.]]	50_200	50	[3.935e+02 8.100e+05]	3	3	17653	10
114	data/processed/gc_blockvariance_16_07_2019/constructs/seq_10/seq_10_3_50_200_4/seq_10_3_50_200_4_mooda_result.csv	315941902.77058184	200	0.9912369296455734	[[0. 0.]]	50_200	50	[3.935e+02 8.100e+05]	4	3	17653	10
115	data/processed/gc_blockvariance_16_07_2019/constructs/seq_10/seq_10_4_50_200_0/seq_10_4_50_200_0_mooda_result.csv	317974372.6184848	200	0.9863340548994504	[[0. 0.]]	50_200	50	[3.98e+02 8.10e+05]	0	4	17563	10
116	data/processed/gc_blockvariance_16_07_2019/constructs/seq_10/seq_10_4_50_200_1/seq_10_4_50_200_1_mooda_result.csv	318879529.6973908	200	0.9891417882542056	[[0. 0.]]	50_200	50	[3.98e+02 8.10e+05]	1	4	17563	10
117	data/processed/gc_blockvariance_16_07_2019/constructs/seq_10/seq_10_4_50_200_2/seq_10_4_50_200_2_mooda_result.csv	319284231.35711074	200	0.9903971442307549	[[0. 0.]]	50_200	50	[3.98e+02 8.10e+05]	2	4	17563	10
118	data/processed/gc_blockvariance_16_07_2019/constructs/seq_10/seq_10_4_50_200_3/seq_10_4_50_200_3_mooda_result.csv	319526763.4769491	200	0.9911494617437469	[[0. 0.]]	50_200	50	[3.98e+02 8.10e+05]	3	4	17563	10
119	data/processed/gc_blockvariance_16_07_2019/constructs/seq_10/seq_10_4_50_200_4/seq_10_4_50_200_4_mooda_result.csv	319605204.18877375	200	0.9913927792939194	[[0. 0.]]	50_200	50	[3.98e+02 8.10e+05]	4	4	17563	10
120	data/processed/gc_blockvariance_16_07_2019/constructs/seq_10/seq_10_5_50_200_0/seq_10_5_50_200_0_mooda_result.csv	467885637.9282944	200	0.9899513111138498	[[0. 0.]]	50_200	50	[5.835e+02 8.100e+05]	0	5	17236	10
121	data/processed/gc_blockvariance_16_07_2019/constructs/seq_10/seq_10_5_50_200_1/seq_10_5_50_200_1_mooda_result.csv	469139978.5131842	200	0.992605241916456	[[0. 0.]]	50_200	50	[5.835e+02 8.100e+05]	1	5	17236	10
122	data/processed/gc_blockvariance_16_07_2019/constructs/seq_10/seq_10_5_50_200_2/seq_10_5_50_200_2_mooda_result.csv	468315173.50376	200	0.9908601214547378	[[0. 0.]]	50_200	50	[5.835e+02 8.100e+05]	2	5	17236	10
123	data/processed/gc_blockvariance_16_07_2019/constructs/seq_10/seq_10_5_50_200_3/seq_10_5_50_200_3_mooda_result.csv	465449909.2059916	200	0.9847978021221273	[[0. 0.]]	50_200	50	[5.835e+02 8.100e+05]	3	5	17236	10
124	data/processed/gc_blockvariance_16_07_2019/constructs/seq_10/seq_10_5_50_200_4/seq_10_5_50_200_4_mooda_result.csv	467638617.0403501	200	0.9894286649112953	[[0. 0.]]	50_200	50	[5.835e+02 8.100e+05]	4	5	17236	10
125	data/processed/gc_blockvariance_16_07_2019/constructs/seq_10/seq_10_6_50_200_0/seq_10_6_50_200_0_mooda_result.csv	397245581.9551739	200	0.9867739323724418	[[0. 0.]]	50_200	50	[4.97e+02 8.10e+05]	0	6	17759	10
126	data/processed/gc_blockvariance_16_07_2019/constructs/seq_10/seq_10_6_50_200_1/seq_10_6_50_200_1_mooda_result.csv	392131458.7252755	200	0.9740702454859416	[[0. 0.]]	50_200	50	[4.97e+02 8.10e+05]	1	6	17759	10
127	data/processed/gc_blockvariance_16_07_2019/constructs/seq_10/seq_10_6_50_200_2/seq_10_6_50_200_2_mooda_result.csv	399259736.6811962	200	0.9917771733641261	[[0. 0.]]	50_200	50	[4.97e+02 8.10e+05]	2	6	17759	10
128	data/processed/gc_blockvariance_16_07_2019/constructs/seq_10/seq_10_6_50_200_3/seq_10_6_50_200_3_mooda_result.csv	398316324.64881134	200	0.989433700098893	[[0. 0.]]	50_200	50	[4.97e+02 8.10e+05]	3	6	17759	10
129	data/processed/gc_blockvariance_16_07_2019/constructs/seq_10/seq_10_6_50_200_4/seq_10_6_50_200_4_mooda_result.csv	398531387.4654567	200	0.9899679247471415	[[0. 0.]]	50_200	50	[4.97e+02 8.10e+05]	4	6	17759	10
130	data/processed/gc_blockvariance_16_07_2019/constructs/seq_10/seq_10_7_50_200_0/seq_10_7_50_200_0_mooda_result.csv	340936507.7742003	200	0.9903747502518527	[[0. 0.]]	50_200	50	[4.25e+02 8.10e+05]	0	7	17634	10
131	data/processed/gc_blockvariance_16_07_2019/constructs/seq_10/seq_10_7_50_200_1/seq_10_7_50_200_1_mooda_result.csv	339185822.7499704	200	0.9852892454610613	[[0. 0.]]	50_200	50	[4.25e+02 8.10e+05]	1	7	17634	10
132	data/processed/gc_blockvariance_16_07_2019/constructs/seq_10/seq_10_7_50_200_2/seq_10_7_50_200_2_mooda_result.csv	340856254.9965397	200	0.9901416267147123	[[0. 0.]]	50_200	50	[4.25e+02 8.10e+05]	2	7	17634	10
133	data/processed/gc_blockvariance_16_07_2019/constructs/seq_10/seq_10_7_50_200_3/seq_10_7_50_200_3_mooda_result.csv	341511722.35869354	200	0.9920456713397052	[[0. 0.]]	50_200	50	[4.25e+02 8.10e+05]	3	7	17634	10
134	data/processed/gc_blockvariance_16_07_2019/constructs/seq_10/seq_10_7_50_200_4/seq_10_7_50_200_4_mooda_result.csv	340905427.31010276	200	0.9902844656793108	[[0. 0.]]	50_200	50	[4.25e+02 8.10e+05]	4	7	17634	10
135	data/processed/gc_blockvariance_16_07_2019/constructs/seq_10/seq_10_8_50_200_0/seq_10_8_50_200_0_mooda_result.csv	260063502.878919	200	0.9863780428170109	[[0. 0.]]	50_200	50	[3.255e+02 8.100e+05]	0	8	17234	10
136	data/processed/gc_blockvariance_16_07_2019/constructs/seq_10/seq_10_8_50_200_1/seq_10_8_50_200_1_mooda_result.csv	260344199.1490569	200	0.9874426775485271	[[0. 0.]]	50_200	50	[3.255e+02 8.100e+05]	1	8	17234	10
137	data/processed/gc_blockvariance_16_07_2019/constructs/seq_10/seq_10_8_50_200_2/seq_10_8_50_200_2_mooda_result.csv	261221056.17403755	200	0.9907684518557871	[[0. 0.]]	50_200	50	[3.255e+02 8.100e+05]	2	8	17234	10
138	data/processed/gc_blockvariance_16_07_2019/constructs/seq_10/seq_10_8_50_200_3/seq_10_8_50_200_3_mooda_result.csv	261329374.61221892	200	0.9911792858554509	[[0. 0.]]	50_200	50	[3.255e+02 8.100e+05]	3	8	17234	10
139	data/processed/gc_blockvariance_16_07_2019/constructs/seq_10/seq_10_8_50_200_4/seq_10_8_50_200_4_mooda_result.csv	260571247.2406664	200	0.9883038335729131	[[0. 0.]]	50_200	50	[3.255e+02 8.100e+05]	4	8	17234	10
140	data/processed/gc_blockvariance_16_07_2019/constructs/seq_10/seq_10_9_50_200_0/seq_10_9_50_200_0_mooda_result.csv	367085481.44151294	200	0.9884230150423764	[[0. 0.]]	50_200	50	[4.585e+02 8.100e+05]	0	9	17275	10
141	data/processed/gc_blockvariance_16_07_2019/constructs/seq_10/seq_10_9_50_200_1/seq_10_9_50_200_1_mooda_result.csv	364588912.8500874	200	0.9817006956395314	[[0. 0.]]	50_200	50	[4.585e+02 8.100e+05]	1	9	17275	10
142	data/processed/gc_blockvariance_16_07_2019/constructs/seq_10/seq_10_9_50_200_2/seq_10_9_50_200_2_mooda_result.csv	368035147.45198005	200	0.9909801081141674	[[0. 0.]]	50_200	50	[4.585e+02 8.100e+05]	2	9	17275	10
143	data/processed/gc_blockvariance_16_07_2019/constructs/seq_10/seq_10_9_50_200_3/seq_10_9_50_200_3_mooda_result.csv	367929573.4794446	200	0.9906958371486319	[[0. 0.]]	50_200	50	[4.585e+02 8.100e+05]	3	9	17275	10
144	data/processed/gc_blockvariance_16_07_2019/constructs/seq_10/seq_10_9_50_200_4/seq_10_9_50_200_4_mooda_result.csv	361205371.5469432	200	0.9725900926180195	[[0. 0.]]	50_200	50	[4.585e+02 8.100e+05]	4	9	17275	10
145	data/processed/gc_blockvariance_16_07_2019/constructs/seq_10/seq_10_10_50_200_0/seq_10_10_50_200_0_mooda_result.csv	327401909.34155023	200	0.990686000186245	[[0. 0.]]	50_200	50	[4.08e+02 8.10e+05]	0	10	17745	10
146	data/processed/gc_blockvariance_16_07_2019/constructs/seq_10/seq_10_10_50_200_1/seq_10_10_50_200_1_mooda_result.csv	325908024.5374376	200	0.9861656515899226	[[0. 0.]]	50_200	50	[4.08e+02 8.10e+05]	1	10	17745	10
147	data/processed/gc_blockvariance_16_07_2019/constructs/seq_10/seq_10_10_50_200_2/seq_10_10_50_200_2_mooda_result.csv	327285528.26281714	200	0.9903338424800809	[[0. 0.]]	50_200	50	[4.08e+02 8.10e+05]	2	10	17745	10
148	data/processed/gc_blockvariance_16_07_2019/constructs/seq_10/seq_10_10_50_200_3/seq_10_10_50_200_3_mooda_result.csv	319460198.8543951	200	0.9666551647736477	[[0. 0.]]	50_200	50	[4.08e+02 8.10e+05]	3	10	17745	10
149	data/processed/gc_blockvariance_16_07_2019/constructs/seq_10/seq_10_10_50_200_4/seq_10_10_50_200_4_mooda_result.csv	327753167.24423957	200	0.9917488720777039	[[0. 0.]]	50_200	50	[4.08e+02 8.10e+05]	4	10	17745	10
150	data/processed/gc_blockvariance_16_07_2019/constructs/seq_10/seq_10_1_100_200_0/seq_10_1_100_200_0_mooda_result.csv	391345586.10973954	200	0.9920794638622444	[[0. 0.]]	100_200	100	[4.87e+02 8.10e+05]	0	1	17476	10
151	data/processed/gc_blockvariance_16_07_2019/constructs/seq_10/seq_10_1_100_200_1/seq_10_1_100_200_1_mooda_result.csv	391044426.2527545	200	0.9913160094627083	[[0. 0.]]	100_200	100	[4.87e+02 8.10e+05]	1	1	17476	10
152	data/processed/gc_blockvariance_16_07_2019/constructs/seq_10/seq_10_1_100_200_2/seq_10_1_100_200_2_mooda_result.csv	387046101.75364006	200	0.9811800688357545	[[0. 0.]]	100_200	100	[4.87e+02 8.10e+05]	2	1	17476	10
153	data/processed/gc_blockvariance_16_07_2019/constructs/seq_10/seq_10_1_100_200_3/seq_10_1_100_200_3_mooda_result.csv	391099442.91307664	200	0.99145547928379	[[0. 0.]]	100_200	100	[4.87e+02 8.10e+05]	3	1	17476	10
154	data/processed/gc_blockvariance_16_07_2019/constructs/seq_10/seq_10_1_100_200_4/seq_10_1_100_200_4_mooda_result.csv	391465988.77883345	200	0.9923846902903477	[[0. 0.]]	100_200	100	[4.87e+02 8.10e+05]	4	1	17476	10
155	data/processed/gc_blockvariance_16_07_2019/constructs/seq_10/seq_10_2_100_200_0/seq_10_2_100_200_0_mooda_result.csv	323298285.09430087	200	0.9916364852213814	[[0. 0.]]	100_200	100	[4.025e+02 8.100e+05]	0	2	17290	10
156	data/processed/gc_blockvariance_16_07_2019/constructs/seq_10/seq_10_2_100_200_1/seq_10_2_100_200_1_mooda_result.csv	323592274.39433634	200	0.9925382237384751	[[0. 0.]]	100_200	100	[4.025e+02 8.100e+05]	1	2	17290	10
157	data/processed/gc_blockvariance_16_07_2019/constructs/seq_10/seq_10_2_100_200_2/seq_10_2_100_200_2_mooda_result.csv	322764801.9755219	200	0.9900001594218907	[[0. 0.]]	100_200	100	[4.025e+02 8.100e+05]	2	2	17290	10
158	data/processed/gc_blockvariance_16_07_2019/constructs/seq_10/seq_10_2_100_200_3/seq_10_2_100_200_3_mooda_result.csv	321769513.0926213	200	0.9869473601491338	[[0. 0.]]	100_200	100	[4.025e+02 8.100e+05]	3	2	17290	10
159	data/processed/gc_blockvariance_16_07_2019/constructs/seq_10/seq_10_2_100_200_4/seq_10_2_100_200_4_mooda_result.csv	323325624.87635636	200	0.9917203431526919	[[0. 0.]]	100_200	100	[4.025e+02 8.100e+05]	4	2	17290	10
160	data/processed/gc_blockvariance_16_07_2019/constructs/seq_10/seq_10_3_100_200_0/seq_10_3_100_200_0_mooda_result.csv	316004656.4871334	200	0.9914338133155549	[[0. 0.]]	100_200	100	[3.935e+02 8.100e+05]	0	3	17653	10
161	data/processed/gc_blockvariance_16_07_2019/constructs/seq_10/seq_10_3_100_200_1/seq_10_3_100_200_1_mooda_result.csv	315384029.6069061	200	0.989486656962386	[[0. 0.]]	100_200	100	[3.935e+02 8.100e+05]	1	3	17653	10
162	data/processed/gc_blockvariance_16_07_2019/constructs/seq_10/seq_10_3_100_200_2/seq_10_3_100_200_2_mooda_result.csv	315981422.4076181	200	0.991360918655366	[[0. 0.]]	100_200	100	[3.935e+02 8.100e+05]	2	3	17653	10
163	data/processed/gc_blockvariance_16_07_2019/constructs/seq_10/seq_10_3_100_200_3/seq_10_3_100_200_3_mooda_result.csv	315968900.4878869	200	0.9913216323525402	[[0. 0.]]	100_200	100	[3.935e+02 8.100e+05]	3	3	17653	10
164	data/processed/gc_blockvariance_16_07_2019/constructs/seq_10/seq_10_3_100_200_4/seq_10_3_100_200_4_mooda_result.csv	316266526.5036861	200	0.9922554049717981	[[0. 0.]]	100_200	100	[3.935e+02 8.100e+05]	4	3	17653	10
165	data/processed/gc_blockvariance_16_07_2019/constructs/seq_10/seq_10_4_100_200_0/seq_10_4_100_200_0_mooda_result.csv	319875241.1319413	200	0.9922304148270406	[[0. 0.]]	100_200	100	[3.98e+02 8.10e+05]	0	4	17563	10
166	data/processed/gc_blockvariance_16_07_2019/constructs/seq_10/seq_10_4_100_200_1/seq_10_4_100_200_1_mooda_result.csv	319661883.6541335	200	0.9915685949939	[[0. 0.]]	100_200	100	[3.98e+02 8.10e+05]	1	4	17563	10
167	data/processed/gc_blockvariance_16_07_2019/constructs/seq_10/seq_10_4_100_200_2/seq_10_4_100_200_2_mooda_result.csv	319872059.4307615	200	0.9922205454146086	[[0. 0.]]	100_200	100	[3.98e+02 8.10e+05]	2	4	17563	10
168	data/processed/gc_blockvariance_16_07_2019/constructs/seq_10/seq_10_4_100_200_3/seq_10_4_100_200_3_mooda_result.csv	317552256.2427113	200	0.9850246797031804	[[0. 0.]]	100_200	100	[3.98e+02 8.10e+05]	3	4	17563	10
169	data/processed/gc_blockvariance_16_07_2019/constructs/seq_10/seq_10_4_100_200_4/seq_10_4_100_200_4_mooda_result.csv	319516947.0198298	200	0.9911190117868038	[[0. 0.]]	100_200	100	[3.98e+02 8.10e+05]	4	4	17563	10
170	data/processed/gc_blockvariance_16_07_2019/constructs/seq_10/seq_10_5_100_200_0/seq_10_5_100_200_0_mooda_result.csv	468811824.5276285	200	0.9919109345004675	[[0. 0.]]	100_200	100	[5.835e+02 8.100e+05]	0	5	17236	10
171	data/processed/gc_blockvariance_16_07_2019/constructs/seq_10/seq_10_5_100_200_1/seq_10_5_100_200_1_mooda_result.csv	463863038.3993529	200	0.9814403046734856	[[0. 0.]]	100_200	100	[5.835e+02 8.100e+05]	1	5	17236	10
172	data/processed/gc_blockvariance_16_07_2019/constructs/seq_10/seq_10_5_100_200_2/seq_10_5_100_200_2_mooda_result.csv	469291305.5165924	200	0.9929254192275062	[[0. 0.]]	100_200	100	[5.835e+02 8.100e+05]	2	5	17236	10
173	data/processed/gc_blockvariance_16_07_2019/constructs/seq_10/seq_10_5_100_200_3/seq_10_5_100_200_3_mooda_result.csv	467393174.7484665	200	0.988909358698502	[[0. 0.]]	100_200	100	[5.835e+02 8.100e+05]	3	5	17236	10
174	data/processed/gc_blockvariance_16_07_2019/constructs/seq_10/seq_10_5_100_200_4/seq_10_5_100_200_4_mooda_result.csv	468778495.6429949	200	0.9918404173262557	[[0. 0.]]	100_200	100	[5.835e+02 8.100e+05]	4	5	17236	10
175	data/processed/gc_blockvariance_16_07_2019/constructs/seq_10/seq_10_6_100_200_0/seq_10_6_100_200_0_mooda_result.csv	398489339.4967866	200	0.9898634759092496	[[0. 0.]]	100_200	100	[4.97e+02 8.10e+05]	0	6	17759	10
176	data/processed/gc_blockvariance_16_07_2019/constructs/seq_10/seq_10_6_100_200_1/seq_10_6_100_200_1_mooda_result.csv	398897062.3264436	200	0.9908762757444509	[[0. 0.]]	100_200	100	[4.97e+02 8.10e+05]	1	6	17759	10
177	data/processed/gc_blockvariance_16_07_2019/constructs/seq_10/seq_10_6_100_200_2/seq_10_6_100_200_2_mooda_result.csv	399280216.73454636	200	0.991828046636725	[[0. 0.]]	100_200	100	[4.97e+02 8.10e+05]	2	6	17759	10
178	data/processed/gc_blockvariance_16_07_2019/constructs/seq_10/seq_10_6_100_200_3/seq_10_6_100_200_3_mooda_result.csv	399438029.14095426	200	0.992220058973481	[[0. 0.]]	100_200	100	[4.97e+02 8.10e+05]	3	6	17759	10
179	data/processed/gc_blockvariance_16_07_2019/constructs/seq_10/seq_10_6_100_200_4/seq_10_6_100_200_4_mooda_result.csv	398823964.4242761	200	0.9906946976284277	[[0. 0.]]	100_200	100	[4.97e+02 8.10e+05]	4	6	17759	10
180	data/processed/gc_blockvariance_16_07_2019/constructs/seq_10/seq_10_7_100_200_0/seq_10_7_100_200_0_mooda_result.csv	341673802.4129096	200	0.9925164921217419	[[0. 0.]]	100_200	100	[4.25e+02 8.10e+05]	0	7	17634	10
181	data/processed/gc_blockvariance_16_07_2019/constructs/seq_10/seq_10_7_100_200_1/seq_10_7_100_200_1_mooda_result.csv	341577437.70852554	200	0.9922365656021076	[[0. 0.]]	100_200	100	[4.25e+02 8.10e+05]	1	7	17634	10
182	data/processed/gc_blockvariance_16_07_2019/constructs/seq_10/seq_10_7_100_200_2/seq_10_7_100_200_2_mooda_result.csv	341502538.6552243	200	0.9920189939149581	[[0. 0.]]	100_200	100	[4.25e+02 8.10e+05]	2	7	17634	10
183	data/processed/gc_blockvariance_16_07_2019/constructs/seq_10/seq_10_7_100_200_3/seq_10_7_100_200_3_mooda_result.csv	340077702.9600944	200	0.987880037647333	[[0. 0.]]	100_200	100	[4.25e+02 8.10e+05]	3	7	17634	10
184	data/processed/gc_blockvariance_16_07_2019/constructs/seq_10/seq_10_7_100_200_4/seq_10_7_100_200_4_mooda_result.csv	341550001.5163187	200	0.9921568671498001	[[0. 0.]]	100_200	100	[4.25e+02 8.10e+05]	4	7	17634	10
185	data/processed/gc_blockvariance_16_07_2019/constructs/seq_10/seq_10_8_100_200_0/seq_10_8_100_200_0_mooda_result.csv	261565387.86747822	200	0.9920744452693036	[[0. 0.]]	100_200	100	[3.255e+02 8.100e+05]	0	8	17234	10
186	data/processed/gc_blockvariance_16_07_2019/constructs/seq_10/seq_10_8_100_200_1/seq_10_8_100_200_1_mooda_result.csv	256235108.1680103	200	0.971857572084771	[[0. 0.]]	100_200	100	[3.255e+02 8.100e+05]	1	8	17234	10
187	data/processed/gc_blockvariance_16_07_2019/constructs/seq_10/seq_10_8_100_200_2/seq_10_8_100_200_2_mooda_result.csv	261282377.97437888	200	0.9910010353468696	[[0. 0.]]	100_200	100	[3.255e+02 8.100e+05]	2	8	17234	10
188	data/processed/gc_blockvariance_16_07_2019/constructs/seq_10/seq_10_8_100_200_3/seq_10_8_100_200_3_mooda_result.csv	261313420.2202174	200	0.9911187734737342	[[0. 0.]]	100_200	100	[3.255e+02 8.100e+05]	3	8	17234	10
189	data/processed/gc_blockvariance_16_07_2019/constructs/seq_10/seq_10_8_100_200_4/seq_10_8_100_200_4_mooda_result.csv	261637392.7024782	200	0.9923475477517142	[[0. 0.]]	100_200	100	[3.255e+02 8.100e+05]	4	8	17234	10
190	data/processed/gc_blockvariance_16_07_2019/constructs/seq_10/seq_10_9_100_200_0/seq_10_9_100_200_0_mooda_result.csv	368658628.5293935	200	0.9926589079510306	[[0. 0.]]	100_200	100	[4.585e+02 8.100e+05]	0	9	17275	10
191	data/processed/gc_blockvariance_16_07_2019/constructs/seq_10/seq_10_9_100_200_1/seq_10_9_100_200_1_mooda_result.csv	367631443.67883646	200	0.989893085824243	[[0. 0.]]	100_200	100	[4.585e+02 8.100e+05]	1	9	17275	10
192	data/processed/gc_blockvariance_16_07_2019/constructs/seq_10/seq_10_9_100_200_2/seq_10_9_100_200_2_mooda_result.csv	367705715.45265603	200	0.9900930717521064	[[0. 0.]]	100_200	100	[4.585e+02 8.100e+05]	2	9	17275	10
193	data/processed/gc_blockvariance_16_07_2019/constructs/seq_10/seq_10_9_100_200_3/seq_10_9_100_200_3_mooda_result.csv	368491201.44719994	200	0.9922080898453086	[[0. 0.]]	100_200	100	[4.585e+02 8.100e+05]	3	9	17275	10
194	data/processed/gc_blockvariance_16_07_2019/constructs/seq_10/seq_10_9_100_200_4/seq_10_9_100_200_4_mooda_result.csv	365796187.0720723	200	0.9849514306503288	[[0. 0.]]	100_200	100	[4.585e+02 8.100e+05]	4	9	17275	10
195	data/processed/gc_blockvariance_16_07_2019/constructs/seq_10/seq_10_10_100_200_0/seq_10_10_100_200_0_mooda_result.csv	326882479.60359603	200	0.9891142568494191	[[0. 0.]]	100_200	100	[4.08e+02 8.10e+05]	0	10	17745	10
196	data/processed/gc_blockvariance_16_07_2019/constructs/seq_10/seq_10_10_100_200_1/seq_10_10_100_200_1_mooda_result.csv	324659146.53786826	200	0.9823866695045639	[[0. 0.]]	100_200	100	[4.08e+02 8.10e+05]	1	10	17745	10
197	data/processed/gc_blockvariance_16_07_2019/constructs/seq_10/seq_10_10_100_200_2/seq_10_10_100_200_2_mooda_result.csv	328092188.30643463	200	0.9927747164924795	[[0. 0.]]	100_200	100	[4.08e+02 8.10e+05]	2	10	17745	10
198	data/processed/gc_blockvariance_16_07_2019/constructs/seq_10/seq_10_10_100_200_3/seq_10_10_100_200_3_mooda_result.csv	324577060.9460224	200	0.9821382865711159	[[0. 0.]]	100_200	100	[4.08e+02 8.10e+05]	3	10	17745	10
199	data/processed/gc_blockvariance_16_07_2019/constructs/seq_10/seq_10_10_100_200_4/seq_10_10_100_200_4_mooda_result.csv	327358675.0799885	200	0.990555177559878	[[0. 0.]]	100_200	100	[4.08e+02 8.10e+05]	4	10	17745	10
