## Supplementary Tables for "Design and assembly of DNA molecules using multi-objective optimisation": standard_gc_blockvariance_seq_20_hypervolume.csv

	filename	hypervolume	iterations	normalised_hypervolume	null_point	parameter_setting	population_size	reference_points	run	sequence_id	sequence_length	transcription_units
0	data/processed/gc_blockvariance_16_07_2019/constructs/seq_20/seq_20_1_50_100_0/seq_20_1_50_100_0_mooda_result.csv	842428632.6449313	100	0.9742719896434282	[[0. 0.]]	50_100	50	[ 1067.5 810000. ]	0	1	34766	20
1	data/processed/gc_blockvariance_16_07_2019/constructs/seq_20/seq_20_1_50_100_1/seq_20_1_50_100_1_mooda_result.csv	837499244.0026182	100	0.968571132509461	[[0. 0.]]	50_100	50	[ 1067.5 810000. ]	1	1	34766	20
2	data/processed/gc_blockvariance_16_07_2019/constructs/seq_20/seq_20_1_50_100_2/seq_20_1_50_100_2_mooda_result.csv	850835068.2832044	100	0.98399406514957	[[0. 0.]]	50_100	50	[ 1067.5 810000. ]	2	1	34766	20
3	data/processed/gc_blockvariance_16_07_2019/constructs/seq_20/seq_20_1_50_100_3/seq_20_1_50_100_3_mooda_result.csv	842665801.3108978	100	0.9745462761279068	[[0. 0.]]	50_100	50	[ 1067.5 810000. ]	3	1	34766	20
4	data/processed/gc_blockvariance_16_07_2019/constructs/seq_20/seq_20_1_50_100_4/seq_20_1_50_100_4_mooda_result.csv	829081672.6927046	100	0.9588361785557632	[[0. 0.]]	50_100	50	[ 1067.5 810000. ]	4	1	34766	20
5	data/processed/gc_blockvariance_16_07_2019/constructs/seq_20/seq_20_2_50_100_0/seq_20_2_50_100_0_mooda_result.csv	681768604.7298154	100	0.9804189114372834	[[0. 0.]]	50_100	50	[ 858.5 810000. ]	0	2	34861	20
6	data/processed/gc_blockvariance_16_07_2019/constructs/seq_20/seq_20_2_50_100_1/seq_20_2_50_100_1_mooda_result.csv	666247255.1248721	100	0.9580983989083344	[[0. 0.]]	50_100	50	[ 858.5 810000. ]	1	2	34861	20
7	data/processed/gc_blockvariance_16_07_2019/constructs/seq_20/seq_20_2_50_100_2/seq_20_2_50_100_2_mooda_result.csv	679401775.141416	100	0.9770152866993334	[[0. 0.]]	50_100	50	[ 858.5 810000. ]	2	2	34861	20
8	data/processed/gc_blockvariance_16_07_2019/constructs/seq_20/seq_20_2_50_100_3/seq_20_2_50_100_3_mooda_result.csv	660162668.9937153	100	0.9493484458159369	[[0. 0.]]	50_100	50	[ 858.5 810000. ]	3	2	34861	20
9	data/processed/gc_blockvariance_16_07_2019/constructs/seq_20/seq_20_2_50_100_4/seq_20_2_50_100_4_mooda_result.csv	679067153.7831082	100	0.9765340836847333	[[0. 0.]]	50_100	50	[ 858.5 810000. ]	4	2	34861	20
10	data/processed/gc_blockvariance_16_07_2019/constructs/seq_20/seq_20_3_50_100_0/seq_20_3_50_100_0_mooda_result.csv	746667758.0675659	100	0.9567327939771614	[[0. 0.]]	50_100	50	[ 963.5 810000. ]	0	3	35097	20
11	data/processed/gc_blockvariance_16_07_2019/constructs/seq_20/seq_20_3_50_100_1/seq_20_3_50_100_1_mooda_result.csv	744627687.4781052	100	0.954118776679807	[[0. 0.]]	50_100	50	[ 963.5 810000. ]	1	3	35097	20
12	data/processed/gc_blockvariance_16_07_2019/constructs/seq_20/seq_20_3_50_100_2/seq_20_3_50_100_2_mooda_result.csv	763060240.2543749	100	0.9777370828504294	[[0. 0.]]	50_100	50	[ 963.5 810000. ]	2	3	35097	20
13	data/processed/gc_blockvariance_16_07_2019/constructs/seq_20/seq_20_3_50_100_3/seq_20_3_50_100_3_mooda_result.csv	763581214.2169485	100	0.9784046259034366	[[0. 0.]]	50_100	50	[ 963.5 810000. ]	3	3	35097	20
14	data/processed/gc_blockvariance_16_07_2019/constructs/seq_20/seq_20_3_50_100_4/seq_20_3_50_100_4_mooda_result.csv	750203091.3615572	100	0.9612627462396705	[[0. 0.]]	50_100	50	[ 963.5 810000. ]	4	3	35097	20
15	data/processed/gc_blockvariance_16_07_2019/constructs/seq_20/seq_20_4_50_100_0/seq_20_4_50_100_0_mooda_result.csv	733376789.2729582	100	0.9735520898353354	[[0. 0.]]	50_100	50	[ 930. 810000.]	0	4	35191	20
16	data/processed/gc_blockvariance_16_07_2019/constructs/seq_20/seq_20_4_50_100_1/seq_20_4_50_100_1_mooda_result.csv	733327875.9648097	100	0.9734871577921275	[[0. 0.]]	50_100	50	[ 930. 810000.]	1	4	35191	20
17	data/processed/gc_blockvariance_16_07_2019/constructs/seq_20/seq_20_4_50_100_2/seq_20_4_50_100_2_mooda_result.csv	709358717.6105354	100	0.9416682830353583	[[0. 0.]]	50_100	50	[ 930. 810000.]	2	4	35191	20
18	data/processed/gc_blockvariance_16_07_2019/constructs/seq_20/seq_20_4_50_100_3/seq_20_4_50_100_3_mooda_result.csv	738550830.3583523	100	0.9804205898823208	[[0. 0.]]	50_100	50	[ 930. 810000.]	3	4	35191	20
19	data/processed/gc_blockvariance_16_07_2019/constructs/seq_20/seq_20_4_50_100_4/seq_20_4_50_100_4_mooda_result.csv	736616419.8722253	100	0.9778526747274994	[[0. 0.]]	50_100	50	[ 930. 810000.]	4	4	35191	20
20	data/processed/gc_blockvariance_16_07_2019/constructs/seq_20/seq_20_5_50_100_0/seq_20_5_50_100_0_mooda_result.csv	635236021.6258093	100	0.954065695872472	[[0. 0.]]	50_100	50	[ 822. 810000.]	0	5	34912	20
21	data/processed/gc_blockvariance_16_07_2019/constructs/seq_20/seq_20_5_50_100_1/seq_20_5_50_100_1_mooda_result.csv	656079624.2198039	100	0.9853708573185004	[[0. 0.]]	50_100	50	[ 822. 810000.]	1	5	34912	20
22	data/processed/gc_blockvariance_16_07_2019/constructs/seq_20/seq_20_5_50_100_2/seq_20_5_50_100_2_mooda_result.csv	640428199.7612181	100	0.9618638667526029	[[0. 0.]]	50_100	50	[ 822. 810000.]	2	5	34912	20
23	data/processed/gc_blockvariance_16_07_2019/constructs/seq_20/seq_20_5_50_100_3/seq_20_5_50_100_3_mooda_result.csv	645917950.643742	100	0.9701089643503379	[[0. 0.]]	50_100	50	[ 822. 810000.]	3	5	34912	20
24	data/processed/gc_blockvariance_16_07_2019/constructs/seq_20/seq_20_5_50_100_4/seq_20_5_50_100_4_mooda_result.csv	650809715.3049456	100	0.9774559420037632	[[0. 0.]]	50_100	50	[ 822. 810000.]	4	5	34912	20
25	data/processed/gc_blockvariance_16_07_2019/constructs/seq_20/seq_20_6_50_100_0/seq_20_6_50_100_0_mooda_result.csv	839698467.6399701	100	0.9692985272222165	[[0. 0.]]	50_100	50	[ 1069.5 810000. ]	0	6	35106	20
26	data/processed/gc_blockvariance_16_07_2019/constructs/seq_20/seq_20_6_50_100_1/seq_20_6_50_100_1_mooda_result.csv	845085646.8460761	100	0.9755171700703296	[[0. 0.]]	50_100	50	[ 1069.5 810000. ]	1	6	35106	20
27	data/processed/gc_blockvariance_16_07_2019/constructs/seq_20/seq_20_6_50_100_2/seq_20_6_50_100_2_mooda_result.csv	839355464.4071227	100	0.9689025844627093	[[0. 0.]]	50_100	50	[ 1069.5 810000. ]	2	6	35106	20
28	data/processed/gc_blockvariance_16_07_2019/constructs/seq_20/seq_20_6_50_100_3/seq_20_6_50_100_3_mooda_result.csv	841864694.3137971	100	0.9717990918957135	[[0. 0.]]	50_100	50	[ 1069.5 810000. ]	3	6	35106	20
29	data/processed/gc_blockvariance_16_07_2019/constructs/seq_20/seq_20_6_50_100_4/seq_20_6_50_100_4_mooda_result.csv	835632202.2121929	100	0.964604669555051	[[0. 0.]]	50_100	50	[ 1069.5 810000. ]	4	6	35106	20
30	data/processed/gc_blockvariance_16_07_2019/constructs/seq_20/seq_20_7_50_100_0/seq_20_7_50_100_0_mooda_result.csv	634626040.4820821	100	0.9714679961150255	[[0. 0.]]	50_100	50	[8.065e+02 8.100e+05]	0	7	35082	20
31	data/processed/gc_blockvariance_16_07_2019/constructs/seq_20/seq_20_7_50_100_1/seq_20_7_50_100_1_mooda_result.csv	628703881.8447062	100	0.9624025194135706	[[0. 0.]]	50_100	50	[8.065e+02 8.100e+05]	1	7	35082	20
32	data/processed/gc_blockvariance_16_07_2019/constructs/seq_20/seq_20_7_50_100_2/seq_20_7_50_100_2_mooda_result.csv	645243734.9756018	100	0.9877212692790855	[[0. 0.]]	50_100	50	[8.065e+02 8.100e+05]	2	7	35082	20
33	data/processed/gc_blockvariance_16_07_2019/constructs/seq_20/seq_20_7_50_100_3/seq_20_7_50_100_3_mooda_result.csv	636435305.1558096	100	0.974237568453552	[[0. 0.]]	50_100	50	[8.065e+02 8.100e+05]	3	7	35082	20
34	data/processed/gc_blockvariance_16_07_2019/constructs/seq_20/seq_20_7_50_100_4/seq_20_7_50_100_4_mooda_result.csv	637520002.1670575	100	0.9758979926477884	[[0. 0.]]	50_100	50	[8.065e+02 8.100e+05]	4	7	35082	20
35	data/processed/gc_blockvariance_16_07_2019/constructs/seq_20/seq_20_8_50_100_0/seq_20_8_50_100_0_mooda_result.csv	641727289.7111626	100	0.9685280112758649	[[0. 0.]]	50_100	50	[ 818. 810000.]	0	8	34904	20
36	data/processed/gc_blockvariance_16_07_2019/constructs/seq_20/seq_20_8_50_100_1/seq_20_8_50_100_1_mooda_result.csv	647948714.8624967	100	0.9779177078428216	[[0. 0.]]	50_100	50	[ 818. 810000.]	1	8	34904	20
37	data/processed/gc_blockvariance_16_07_2019/constructs/seq_20/seq_20_8_50_100_2/seq_20_8_50_100_2_mooda_result.csv	642458574.0724208	100	0.9696317034507845	[[0. 0.]]	50_100	50	[ 818. 810000.]	2	8	34904	20
38	data/processed/gc_blockvariance_16_07_2019/constructs/seq_20/seq_20_8_50_100_3/seq_20_8_50_100_3_mooda_result.csv	647598075.6922323	100	0.9773885050744547	[[0. 0.]]	50_100	50	[ 818. 810000.]	3	8	34904	20
39	data/processed/gc_blockvariance_16_07_2019/constructs/seq_20/seq_20_8_50_100_4/seq_20_8_50_100_4_mooda_result.csv	648436393.6610998	100	0.9786537379050074	[[0. 0.]]	50_100	50	[ 818. 810000.]	4	8	34904	20
40	data/processed/gc_blockvariance_16_07_2019/constructs/seq_20/seq_20_9_50_100_0/seq_20_9_50_100_0_mooda_result.csv	897211367.4374434	100	0.9636088341548857	[[0. 0.]]	50_100	50	[ 1149.5 810000. ]	0	9	34630	20
41	data/processed/gc_blockvariance_16_07_2019/constructs/seq_20/seq_20_9_50_100_1/seq_20_9_50_100_1_mooda_result.csv	900173420.9320514	100	0.9667900922376894	[[0. 0.]]	50_100	50	[ 1149.5 810000. ]	1	9	34630	20
42	data/processed/gc_blockvariance_16_07_2019/constructs/seq_20/seq_20_9_50_100_2/seq_20_9_50_100_2_mooda_result.csv	900583033.010187	100	0.9672300173561098	[[0. 0.]]	50_100	50	[ 1149.5 810000. ]	2	9	34630	20
43	data/processed/gc_blockvariance_16_07_2019/constructs/seq_20/seq_20_9_50_100_3/seq_20_9_50_100_3_mooda_result.csv	898821330.0706285	100	0.9653379408874804	[[0. 0.]]	50_100	50	[ 1149.5 810000. ]	3	9	34630	20
44	data/processed/gc_blockvariance_16_07_2019/constructs/seq_20/seq_20_9_50_100_4/seq_20_9_50_100_4_mooda_result.csv	902806978.6474559	100	0.9696185444529891	[[0. 0.]]	50_100	50	[ 1149.5 810000. ]	4	9	34630	20
45	data/processed/gc_blockvariance_16_07_2019/constructs/seq_20/seq_20_10_50_100_0/seq_20_10_50_100_0_mooda_result.csv	802175546.4017293	100	0.9785970165443436	[[0. 0.]]	50_100	50	[ 1012. 810000.]	0	10	35064	20
46	data/processed/gc_blockvariance_16_07_2019/constructs/seq_20/seq_20_10_50_100_1/seq_20_10_50_100_1_mooda_result.csv	800842897.5776075	100	0.9769712799219338	[[0. 0.]]	50_100	50	[ 1012. 810000.]	1	10	35064	20
47	data/processed/gc_blockvariance_16_07_2019/constructs/seq_20/seq_20_10_50_100_2/seq_20_10_50_100_2_mooda_result.csv	806533866.669054	100	0.9839138567670107	[[0. 0.]]	50_100	50	[ 1012. 810000.]	2	10	35064	20
48	data/processed/gc_blockvariance_16_07_2019/constructs/seq_20/seq_20_10_50_100_3/seq_20_10_50_100_3_mooda_result.csv	804042202.0973397	100	0.9808742035052698	[[0. 0.]]	50_100	50	[ 1012. 810000.]	3	10	35064	20
49	data/processed/gc_blockvariance_16_07_2019/constructs/seq_20/seq_20_10_50_100_4/seq_20_10_50_100_4_mooda_result.csv	771584471.8528972	100	0.9412780850203694	[[0. 0.]]	50_100	50	[ 1012. 810000.]	4	10	35064	20
50	data/processed/gc_blockvariance_16_07_2019/constructs/seq_20/seq_20_1_100_100_0/seq_20_1_100_100_0_mooda_result.csv	847088273.8307402	100	0.9796608827949694	[[0. 0.]]	100_100	100	[ 1067.5 810000. ]	0	1	34766	20
51	data/processed/gc_blockvariance_16_07_2019/constructs/seq_20/seq_20_1_100_100_1/seq_20_1_100_100_1_mooda_result.csv	844330994.5345244	100	0.9764720785665417	[[0. 0.]]	100_100	100	[ 1067.5 810000. ]	1	1	34766	20
52	data/processed/gc_blockvariance_16_07_2019/constructs/seq_20/seq_20_1_100_100_2/seq_20_1_100_100_2_mooda_result.csv	846827191.8623015	100	0.979358940483189	[[0. 0.]]	100_100	100	[ 1067.5 810000. ]	2	1	34766	20
53	data/processed/gc_blockvariance_16_07_2019/constructs/seq_20/seq_20_1_100_100_3/seq_20_1_100_100_3_mooda_result.csv	834189889.8630126	100	0.964743851577775	[[0. 0.]]	100_100	100	[ 1067.5 810000. ]	3	1	34766	20
54	data/processed/gc_blockvariance_16_07_2019/constructs/seq_20/seq_20_1_100_100_4/seq_20_1_100_100_4_mooda_result.csv	850268446.4696543	100	0.9833387648187519	[[0. 0.]]	100_100	100	[ 1067.5 810000. ]	4	1	34766	20
55	data/processed/gc_blockvariance_16_07_2019/constructs/seq_20/seq_20_2_100_100_0/seq_20_2_100_100_0_mooda_result.csv	678370473.4752189	100	0.9755322209642412	[[0. 0.]]	100_100	100	[ 858.5 810000. ]	0	2	34861	20
56	data/processed/gc_blockvariance_16_07_2019/constructs/seq_20/seq_20_2_100_100_1/seq_20_2_100_100_1_mooda_result.csv	682266260.7306768	100	0.9811345667949075	[[0. 0.]]	100_100	100	[ 858.5 810000. ]	1	2	34861	20
57	data/processed/gc_blockvariance_16_07_2019/constructs/seq_20/seq_20_2_100_100_2/seq_20_2_100_100_2_mooda_result.csv	682674218.293649	100	0.9817212311074426	[[0. 0.]]	100_100	100	[ 858.5 810000. ]	2	2	34861	20
58	data/processed/gc_blockvariance_16_07_2019/constructs/seq_20/seq_20_2_100_100_3/seq_20_2_100_100_3_mooda_result.csv	683008076.0753086	100	0.9822013360588862	[[0. 0.]]	100_100	100	[ 858.5 810000. ]	3	2	34861	20
59	data/processed/gc_blockvariance_16_07_2019/constructs/seq_20/seq_20_2_100_100_4/seq_20_2_100_100_4_mooda_result.csv	681733447.387322	100	0.98036835333998	[[0. 0.]]	100_100	100	[ 858.5 810000. ]	4	2	34861	20
60	data/processed/gc_blockvariance_16_07_2019/constructs/seq_20/seq_20_3_100_100_0/seq_20_3_100_100_0_mooda_result.csv	764191134.556198	100	0.9791861392123598	[[0. 0.]]	100_100	100	[ 963.5 810000. ]	0	3	35097	20
61	data/processed/gc_blockvariance_16_07_2019/constructs/seq_20/seq_20_3_100_100_1/seq_20_3_100_100_1_mooda_result.csv	765176397.5968676	100	0.9804485928960996	[[0. 0.]]	100_100	100	[ 963.5 810000. ]	1	3	35097	20
62	data/processed/gc_blockvariance_16_07_2019/constructs/seq_20/seq_20_3_100_100_2/seq_20_3_100_100_2_mooda_result.csv	767781473.4523246	100	0.9837865721710644	[[0. 0.]]	100_100	100	[ 963.5 810000. ]	2	3	35097	20
63	data/processed/gc_blockvariance_16_07_2019/constructs/seq_20/seq_20_3_100_100_3/seq_20_3_100_100_3_mooda_result.csv	764754654.0627168	100	0.9799081974318384	[[0. 0.]]	100_100	100	[ 963.5 810000. ]	3	3	35097	20
64	data/processed/gc_blockvariance_16_07_2019/constructs/seq_20/seq_20_3_100_100_4/seq_20_3_100_100_4_mooda_result.csv	757830579.5761824	100	0.9710361267449338	[[0. 0.]]	100_100	100	[ 963.5 810000. ]	4	3	35097	20
65	data/processed/gc_blockvariance_16_07_2019/constructs/seq_20/seq_20_4_100_100_0/seq_20_4_100_100_0_mooda_result.csv	741712877.6523061	100	0.984618183528881	[[0. 0.]]	100_100	100	[ 930. 810000.]	0	4	35191	20
66	data/processed/gc_blockvariance_16_07_2019/constructs/seq_20/seq_20_4_100_100_1/seq_20_4_100_100_1_mooda_result.csv	745016513.3647145	100	0.9890037347201839	[[0. 0.]]	100_100	100	[ 930. 810000.]	1	4	35191	20
67	data/processed/gc_blockvariance_16_07_2019/constructs/seq_20/seq_20_4_100_100_2/seq_20_4_100_100_2_mooda_result.csv	735976054.9524758	100	0.9770025951844893	[[0. 0.]]	100_100	100	[ 930. 810000.]	2	4	35191	20
68	data/processed/gc_blockvariance_16_07_2019/constructs/seq_20/seq_20_4_100_100_3/seq_20_4_100_100_3_mooda_result.csv	734849114.8038714	100	0.9755065907392425	[[0. 0.]]	100_100	100	[ 930. 810000.]	3	4	35191	20
69	data/processed/gc_blockvariance_16_07_2019/constructs/seq_20/seq_20_4_100_100_4/seq_20_4_100_100_4_mooda_result.csv	732041167.1020086	100	0.9717790615983122	[[0. 0.]]	100_100	100	[ 930. 810000.]	4	4	35191	20
70	data/processed/gc_blockvariance_16_07_2019/constructs/seq_20/seq_20_5_100_100_0/seq_20_5_100_100_0_mooda_result.csv	655253935.9034016	100	0.984130749907485	[[0. 0.]]	100_100	100	[ 822. 810000.]	0	5	34912	20
71	data/processed/gc_blockvariance_16_07_2019/constructs/seq_20/seq_20_5_100_100_1/seq_20_5_100_100_1_mooda_result.csv	658430512.3289443	100	0.9889016736189125	[[0. 0.]]	100_100	100	[ 822. 810000.]	1	5	34912	20
72	data/processed/gc_blockvariance_16_07_2019/constructs/seq_20/seq_20_5_100_100_2/seq_20_5_100_100_2_mooda_result.csv	651314432.6283803	100	0.978213980698057	[[0. 0.]]	100_100	100	[ 822. 810000.]	2	5	34912	20
73	data/processed/gc_blockvariance_16_07_2019/constructs/seq_20/seq_20_5_100_100_3/seq_20_5_100_100_3_mooda_result.csv	652269600.9219854	100	0.979648555047889	[[0. 0.]]	100_100	100	[ 822. 810000.]	3	5	34912	20
74	data/processed/gc_blockvariance_16_07_2019/constructs/seq_20/seq_20_5_100_100_4/seq_20_5_100_100_4_mooda_result.csv	646647789.0092673	100	0.971205114008692	[[0. 0.]]	100_100	100	[ 822. 810000.]	4	5	34912	20
75	data/processed/gc_blockvariance_16_07_2019/constructs/seq_20/seq_20_6_100_100_0/seq_20_6_100_100_0_mooda_result.csv	833723243.992147	100	0.9624010804542875	[[0. 0.]]	100_100	100	[ 1069.5 810000. ]	0	6	35106	20
76	data/processed/gc_blockvariance_16_07_2019/constructs/seq_20/seq_20_6_100_100_1/seq_20_6_100_100_1_mooda_result.csv	856103845.4738826	100	0.9882359305708593	[[0. 0.]]	100_100	100	[ 1069.5 810000. ]	1	6	35106	20
77	data/processed/gc_blockvariance_16_07_2019/constructs/seq_20/seq_20_6_100_100_2/seq_20_6_100_100_2_mooda_result.csv	846745092.7429987	100	0.9774327368194422	[[0. 0.]]	100_100	100	[ 1069.5 810000. ]	2	6	35106	20
78	data/processed/gc_blockvariance_16_07_2019/constructs/seq_20/seq_20_6_100_100_3/seq_20_6_100_100_3_mooda_result.csv	853763628.9219246	100	0.985534522214632	[[0. 0.]]	100_100	100	[ 1069.5 810000. ]	3	6	35106	20
79	data/processed/gc_blockvariance_16_07_2019/constructs/seq_20/seq_20_6_100_100_4/seq_20_6_100_100_4_mooda_result.csv	848322438.4918199	100	0.9792535319860092	[[0. 0.]]	100_100	100	[ 1069.5 810000. ]	4	6	35106	20
80	data/processed/gc_blockvariance_16_07_2019/constructs/seq_20/seq_20_7_100_100_0/seq_20_7_100_100_0_mooda_result.csv	644075228.6075215	100	0.985932552038639	[[0. 0.]]	100_100	100	[8.065e+02 8.100e+05]	0	7	35082	20
81	data/processed/gc_blockvariance_16_07_2019/constructs/seq_20/seq_20_7_100_100_1/seq_20_7_100_100_1_mooda_result.csv	644566905.3477986	100	0.9866851971983783	[[0. 0.]]	100_100	100	[8.065e+02 8.100e+05]	1	7	35082	20
82	data/processed/gc_blockvariance_16_07_2019/constructs/seq_20/seq_20_7_100_100_2/seq_20_7_100_100_2_mooda_result.csv	637459514.3965429	100	0.9758053996410996	[[0. 0.]]	100_100	100	[8.065e+02 8.100e+05]	2	7	35082	20
83	data/processed/gc_blockvariance_16_07_2019/constructs/seq_20/seq_20_7_100_100_3/seq_20_7_100_100_3_mooda_result.csv	637817462.0548164	100	0.9763533360195578	[[0. 0.]]	100_100	100	[8.065e+02 8.100e+05]	3	7	35082	20
84	data/processed/gc_blockvariance_16_07_2019/constructs/seq_20/seq_20_7_100_100_4/seq_20_7_100_100_4_mooda_result.csv	640310448.8012059	100	0.9801695312028134	[[0. 0.]]	100_100	100	[8.065e+02 8.100e+05]	4	7	35082	20
85	data/processed/gc_blockvariance_16_07_2019/constructs/seq_20/seq_20_8_100_100_0/seq_20_8_100_100_0_mooda_result.csv	655477618.2228036	100	0.9892807181363814	[[0. 0.]]	100_100	100	[ 818. 810000.]	0	8	34904	20
86	data/processed/gc_blockvariance_16_07_2019/constructs/seq_20/seq_20_8_100_100_1/seq_20_8_100_100_1_mooda_result.csv	651082238.2494658	100	0.9826469833823325	[[0. 0.]]	100_100	100	[ 818. 810000.]	1	8	34904	20
87	data/processed/gc_blockvariance_16_07_2019/constructs/seq_20/seq_20_8_100_100_2/seq_20_8_100_100_2_mooda_result.csv	651566488.3683107	100	0.9833778387037199	[[0. 0.]]	100_100	100	[ 818. 810000.]	2	8	34904	20
88	data/processed/gc_blockvariance_16_07_2019/constructs/seq_20/seq_20_8_100_100_3/seq_20_8_100_100_3_mooda_result.csv	652599890.4503007	100	0.9849375025661817	[[0. 0.]]	100_100	100	[ 818. 810000.]	3	8	34904	20
89	data/processed/gc_blockvariance_16_07_2019/constructs/seq_20/seq_20_8_100_100_4/seq_20_8_100_100_4_mooda_result.csv	656571576.7956228	100	0.9909317769863606	[[0. 0.]]	100_100	100	[ 818. 810000.]	4	8	34904	20
90	data/processed/gc_blockvariance_16_07_2019/constructs/seq_20/seq_20_9_100_100_0/seq_20_9_100_100_0_mooda_result.csv	914827776.2879728	100	0.9825289323731443	[[0. 0.]]	100_100	100	[ 1149.5 810000. ]	0	9	34630	20
91	data/processed/gc_blockvariance_16_07_2019/constructs/seq_20/seq_20_9_100_100_1/seq_20_9_100_100_1_mooda_result.csv	896192840.8210547	100	0.9625149322260936	[[0. 0.]]	100_100	100	[ 1149.5 810000. ]	1	9	34630	20
92	data/processed/gc_blockvariance_16_07_2019/constructs/seq_20/seq_20_9_100_100_2/seq_20_9_100_100_2_mooda_result.csv	900801178.1607428	100	0.9674643061779332	[[0. 0.]]	100_100	100	[ 1149.5 810000. ]	2	9	34630	20
93	data/processed/gc_blockvariance_16_07_2019/constructs/seq_20/seq_20_9_100_100_3/seq_20_9_100_100_3_mooda_result.csv	908037698.8081682	100	0.9752363602083226	[[0. 0.]]	100_100	100	[ 1149.5 810000. ]	3	9	34630	20
94	data/processed/gc_blockvariance_16_07_2019/constructs/seq_20/seq_20_9_100_100_4/seq_20_9_100_100_4_mooda_result.csv	916741661.9479032	100	0.9845844537323293	[[0. 0.]]	100_100	100	[ 1149.5 810000. ]	4	9	34630	20
95	data/processed/gc_blockvariance_16_07_2019/constructs/seq_20/seq_20_10_100_100_0/seq_20_10_100_100_0_mooda_result.csv	797847900.2419194	100	0.9733175965475033	[[0. 0.]]	100_100	100	[ 1012. 810000.]	0	10	35064	20
96	data/processed/gc_blockvariance_16_07_2019/constructs/seq_20/seq_20_10_100_100_1/seq_20_10_100_100_1_mooda_result.csv	797335022.1394277	100	0.9726919218018685	[[0. 0.]]	100_100	100	[ 1012. 810000.]	1	10	35064	20
97	data/processed/gc_blockvariance_16_07_2019/constructs/seq_20/seq_20_10_100_100_2/seq_20_10_100_100_2_mooda_result.csv	796922724.1769673	100	0.9721889476613567	[[0. 0.]]	100_100	100	[ 1012. 810000.]	2	10	35064	20
98	data/processed/gc_blockvariance_16_07_2019/constructs/seq_20/seq_20_10_100_100_3/seq_20_10_100_100_3_mooda_result.csv	793424826.5835059	100	0.967921761800988	[[0. 0.]]	100_100	100	[ 1012. 810000.]	3	10	35064	20
99	data/processed/gc_blockvariance_16_07_2019/constructs/seq_20/seq_20_10_100_100_4/seq_20_10_100_100_4_mooda_result.csv	796320196.8932023	100	0.9714539073015204	[[0. 0.]]	100_100	100	[ 1012. 810000.]	4	10	35064	20
100	data/processed/gc_blockvariance_16_07_2019/constructs/seq_20/seq_20_1_50_200_0/seq_20_1_50_200_0_mooda_result.csv	845694437.6461923	200	0.9780489058272672	[[0. 0.]]	50_200	50	[ 1067.5 810000. ]	0	1	34766	20
101	data/processed/gc_blockvariance_16_07_2019/constructs/seq_20/seq_20_1_50_200_1/seq_20_1_50_200_1_mooda_result.csv	856538427.9249575	200	0.9905900227541649	[[0. 0.]]	50_200	50	[ 1067.5 810000. ]	1	1	34766	20
102	data/processed/gc_blockvariance_16_07_2019/constructs/seq_20/seq_20_1_50_200_2/seq_20_1_50_200_2_mooda_result.csv	841710598.7839191	200	0.9734415806909175	[[0. 0.]]	50_200	50	[ 1067.5 810000. ]	2	1	34766	20
103	data/processed/gc_blockvariance_16_07_2019/constructs/seq_20/seq_20_1_50_200_3/seq_20_1_50_200_3_mooda_result.csv	855829994.6533998	200	0.9897707169206925	[[0. 0.]]	50_200	50	[ 1067.5 810000. ]	3	1	34766	20
104	data/processed/gc_blockvariance_16_07_2019/constructs/seq_20/seq_20_1_50_200_4/seq_20_1_50_200_4_mooda_result.csv	852515409.4205081	200	0.9859373862092788	[[0. 0.]]	50_200	50	[ 1067.5 810000. ]	4	1	34766	20
105	data/processed/gc_blockvariance_16_07_2019/constructs/seq_20/seq_20_2_50_200_0/seq_20_2_50_200_0_mooda_result.csv	683120773.5141585	200	0.9823634008702495	[[0. 0.]]	50_200	50	[ 858.5 810000. ]	0	2	34861	20
106	data/processed/gc_blockvariance_16_07_2019/constructs/seq_20/seq_20_2_50_200_1/seq_20_2_50_200_1_mooda_result.csv	689565218.9178042	200	0.9916308504178322	[[0. 0.]]	50_200	50	[ 858.5 810000. ]	1	2	34861	20
107	data/processed/gc_blockvariance_16_07_2019/constructs/seq_20/seq_20_2_50_200_2/seq_20_2_50_200_2_mooda_result.csv	683619667.258465	200	0.9830808361676842	[[0. 0.]]	50_200	50	[ 858.5 810000. ]	2	2	34861	20
108	data/processed/gc_blockvariance_16_07_2019/constructs/seq_20/seq_20_2_50_200_3/seq_20_2_50_200_3_mooda_result.csv	688056985.7706529	200	0.9894619322686755	[[0. 0.]]	50_200	50	[ 858.5 810000. ]	3	2	34861	20
109	data/processed/gc_blockvariance_16_07_2019/constructs/seq_20/seq_20_2_50_200_4/seq_20_2_50_200_4_mooda_result.csv	679431660.1500626	200	0.9770582629048118	[[0. 0.]]	50_200	50	[ 858.5 810000. ]	4	2	34861	20
110	data/processed/gc_blockvariance_16_07_2019/constructs/seq_20/seq_20_3_50_200_0/seq_20_3_50_200_0_mooda_result.csv	770121643.2640406	200	0.9867851176126655	[[0. 0.]]	50_200	50	[ 963.5 810000. ]	0	3	35097	20
111	data/processed/gc_blockvariance_16_07_2019/constructs/seq_20/seq_20_3_50_200_1/seq_20_3_50_200_1_mooda_result.csv	775468051.1810212	200	0.9936356662387273	[[0. 0.]]	50_200	50	[ 963.5 810000. ]	1	3	35097	20
112	data/processed/gc_blockvariance_16_07_2019/constructs/seq_20/seq_20_3_50_200_2/seq_20_3_50_200_2_mooda_result.csv	762825046.698107	200	0.9774357207174293	[[0. 0.]]	50_200	50	[ 963.5 810000. ]	2	3	35097	20
113	data/processed/gc_blockvariance_16_07_2019/constructs/seq_20/seq_20_3_50_200_3/seq_20_3_50_200_3_mooda_result.csv	766440027.3738036	200	0.9820677280924146	[[0. 0.]]	50_200	50	[ 963.5 810000. ]	3	3	35097	20
114	data/processed/gc_blockvariance_16_07_2019/constructs/seq_20/seq_20_3_50_200_4/seq_20_3_50_200_4_mooda_result.csv	772988169.0105319	200	0.9904581022257227	[[0. 0.]]	50_200	50	[ 963.5 810000. ]	4	3	35097	20
115	data/processed/gc_blockvariance_16_07_2019/constructs/seq_20/seq_20_4_50_200_0/seq_20_4_50_200_0_mooda_result.csv	739771331.5346141	200	0.9820407958776239	[[0. 0.]]	50_200	50	[ 930. 810000.]	0	4	35191	20
116	data/processed/gc_blockvariance_16_07_2019/constructs/seq_20/seq_20_4_50_200_1/seq_20_4_50_200_1_mooda_result.csv	738395200.5392262	200	0.980213992485366	[[0. 0.]]	50_200	50	[ 930. 810000.]	1	4	35191	20
117	data/processed/gc_blockvariance_16_07_2019/constructs/seq_20/seq_20_4_50_200_2/seq_20_4_50_200_2_mooda_result.csv	743364460.7869917	200	0.9868106475335082	[[0. 0.]]	50_200	50	[ 930. 810000.]	2	4	35191	20
118	data/processed/gc_blockvariance_16_07_2019/constructs/seq_20/seq_20_4_50_200_3/seq_20_4_50_200_3_mooda_result.csv	727428562.0480236	200	0.9656558635975356	[[0. 0.]]	50_200	50	[ 930. 810000.]	3	4	35191	20
119	data/processed/gc_blockvariance_16_07_2019/constructs/seq_20/seq_20_4_50_200_4/seq_20_4_50_200_4_mooda_result.csv	742221251.8067794	200	0.9852930463384831	[[0. 0.]]	50_200	50	[ 930. 810000.]	4	4	35191	20
120	data/processed/gc_blockvariance_16_07_2019/constructs/seq_20/seq_20_5_50_200_0/seq_20_5_50_200_0_mooda_result.csv	655987831.0995529	200	0.9852329925498676	[[0. 0.]]	50_200	50	[ 822. 810000.]	0	5	34912	20
121	data/processed/gc_blockvariance_16_07_2019/constructs/seq_20/seq_20_5_50_200_1/seq_20_5_50_200_1_mooda_result.csv	641974128.8579035	200	0.9641857091374598	[[0. 0.]]	50_200	50	[ 822. 810000.]	1	5	34912	20
122	data/processed/gc_blockvariance_16_07_2019/constructs/seq_20/seq_20_5_50_200_2/seq_20_5_50_200_2_mooda_result.csv	656938185.2291465	200	0.9866603364710379	[[0. 0.]]	50_200	50	[ 822. 810000.]	2	5	34912	20
123	data/processed/gc_blockvariance_16_07_2019/constructs/seq_20/seq_20_5_50_200_3/seq_20_5_50_200_3_mooda_result.csv	655267602.4770523	200	0.9841512758358901	[[0. 0.]]	50_200	50	[ 822. 810000.]	3	5	34912	20
124	data/processed/gc_blockvariance_16_07_2019/constructs/seq_20/seq_20_5_50_200_4/seq_20_5_50_200_4_mooda_result.csv	655942358.5359479	200	0.9851646969690726	[[0. 0.]]	50_200	50	[ 822. 810000.]	4	5	34912	20
125	data/processed/gc_blockvariance_16_07_2019/constructs/seq_20/seq_20_6_50_200_0/seq_20_6_50_200_0_mooda_result.csv	853448160.8961538	200	0.9851703644787905	[[0. 0.]]	50_200	50	[ 1069.5 810000. ]	0	6	35106	20
126	data/processed/gc_blockvariance_16_07_2019/constructs/seq_20/seq_20_6_50_200_1/seq_20_6_50_200_1_mooda_result.csv	841647529.661511	200	0.971548409792866	[[0. 0.]]	50_200	50	[ 1069.5 810000. ]	1	6	35106	20
127	data/processed/gc_blockvariance_16_07_2019/constructs/seq_20/seq_20_6_50_200_2/seq_20_6_50_200_2_mooda_result.csv	853821815.1513209	200	0.985601688975835	[[0. 0.]]	50_200	50	[ 1069.5 810000. ]	2	6	35106	20
128	data/processed/gc_blockvariance_16_07_2019/constructs/seq_20/seq_20_6_50_200_3/seq_20_6_50_200_3_mooda_result.csv	852017288.2337972	200	0.9835186492289546	[[0. 0.]]	50_200	50	[ 1069.5 810000. ]	3	6	35106	20
129	data/processed/gc_blockvariance_16_07_2019/constructs/seq_20/seq_20_6_50_200_4/seq_20_6_50_200_4_mooda_result.csv	856805232.4397709	200	0.989045570434749	[[0. 0.]]	50_200	50	[ 1069.5 810000. ]	4	6	35106	20
130	data/processed/gc_blockvariance_16_07_2019/constructs/seq_20/seq_20_7_50_200_0/seq_20_7_50_200_0_mooda_result.csv	644336535.6284406	200	0.9863325536014338	[[0. 0.]]	50_200	50	[8.065e+02 8.100e+05]	0	7	35082	20
131	data/processed/gc_blockvariance_16_07_2019/constructs/seq_20/seq_20_7_50_200_1/seq_20_7_50_200_1_mooda_result.csv	639841968.7045364	200	0.979452394823749	[[0. 0.]]	50_200	50	[8.065e+02 8.100e+05]	1	7	35082	20
132	data/processed/gc_blockvariance_16_07_2019/constructs/seq_20/seq_20_7_50_200_2/seq_20_7_50_200_2_mooda_result.csv	646507279.7728125	200	0.9896554687191453	[[0. 0.]]	50_200	50	[8.065e+02 8.100e+05]	2	7	35082	20
133	data/processed/gc_blockvariance_16_07_2019/constructs/seq_20/seq_20_7_50_200_3/seq_20_7_50_200_3_mooda_result.csv	646413398.7578483	200	0.9895117582571364	[[0. 0.]]	50_200	50	[8.065e+02 8.100e+05]	3	7	35082	20
134	data/processed/gc_blockvariance_16_07_2019/constructs/seq_20/seq_20_7_50_200_4/seq_20_7_50_200_4_mooda_result.csv	645046284.1136329	200	0.9874190169588649	[[0. 0.]]	50_200	50	[8.065e+02 8.100e+05]	4	7	35082	20
135	data/processed/gc_blockvariance_16_07_2019/constructs/seq_20/seq_20_8_50_200_0/seq_20_8_50_200_0_mooda_result.csv	646671048.095529	200	0.9759893870861315	[[0. 0.]]	50_200	50	[ 818. 810000.]	0	8	34904	20
136	data/processed/gc_blockvariance_16_07_2019/constructs/seq_20/seq_20_8_50_200_1/seq_20_8_50_200_1_mooda_result.csv	654451357.9479754	200	0.9877318330586123	[[0. 0.]]	50_200	50	[ 818. 810000.]	1	8	34904	20
137	data/processed/gc_blockvariance_16_07_2019/constructs/seq_20/seq_20_8_50_200_2/seq_20_8_50_200_2_mooda_result.csv	653816763.1363201	200	0.9867740697520603	[[0. 0.]]	50_200	50	[ 818. 810000.]	2	8	34904	20
138	data/processed/gc_blockvariance_16_07_2019/constructs/seq_20/seq_20_8_50_200_3/seq_20_8_50_200_3_mooda_result.csv	649077074.6855125	200	0.9796206868385894	[[0. 0.]]	50_200	50	[ 818. 810000.]	3	8	34904	20
139	data/processed/gc_blockvariance_16_07_2019/constructs/seq_20/seq_20_8_50_200_4/seq_20_8_50_200_4_mooda_result.csv	655553186.8481886	200	0.9893947702136929	[[0. 0.]]	50_200	50	[ 818. 810000.]	4	8	34904	20
140	data/processed/gc_blockvariance_16_07_2019/constructs/seq_20/seq_20_9_50_200_0/seq_20_9_50_200_0_mooda_result.csv	919280676.2818524	200	0.9873113659528323	[[0. 0.]]	50_200	50	[ 1149.5 810000. ]	0	9	34630	20
141	data/processed/gc_blockvariance_16_07_2019/constructs/seq_20/seq_20_9_50_200_1/seq_20_9_50_200_1_mooda_result.csv	914928330.4022858	200	0.9826369279206588	[[0. 0.]]	50_200	50	[ 1149.5 810000. ]	1	9	34630	20
142	data/processed/gc_blockvariance_16_07_2019/constructs/seq_20/seq_20_9_50_200_2/seq_20_9_50_200_2_mooda_result.csv	911652558.2532699	200	0.9791187346653885	[[0. 0.]]	50_200	50	[ 1149.5 810000. ]	2	9	34630	20
143	data/processed/gc_blockvariance_16_07_2019/constructs/seq_20/seq_20_9_50_200_3/seq_20_9_50_200_3_mooda_result.csv	913924176.1250839	200	0.9815584619454341	[[0. 0.]]	50_200	50	[ 1149.5 810000. ]	3	9	34630	20
144	data/processed/gc_blockvariance_16_07_2019/constructs/seq_20/seq_20_9_50_200_4/seq_20_9_50_200_4_mooda_result.csv	900775399.1013393	200	0.9674366193582173	[[0. 0.]]	50_200	50	[ 1149.5 810000. ]	4	9	34630	20
145	data/processed/gc_blockvariance_16_07_2019/constructs/seq_20/seq_20_10_50_200_0/seq_20_10_50_200_0_mooda_result.csv	809917836.0709604	200	0.9880420583503641	[[0. 0.]]	50_200	50	[ 1012. 810000.]	0	10	35064	20
146	data/processed/gc_blockvariance_16_07_2019/constructs/seq_20/seq_20_10_50_200_1/seq_20_10_50_200_1_mooda_result.csv	803263324.7962202	200	0.9799240286881132	[[0. 0.]]	50_200	50	[ 1012. 810000.]	1	10	35064	20
147	data/processed/gc_blockvariance_16_07_2019/constructs/seq_20/seq_20_10_50_200_2/seq_20_10_50_200_2_mooda_result.csv	811419744.2308681	200	0.9898742793037477	[[0. 0.]]	50_200	50	[ 1012. 810000.]	2	10	35064	20
148	data/processed/gc_blockvariance_16_07_2019/constructs/seq_20/seq_20_10_50_200_3/seq_20_10_50_200_3_mooda_result.csv	813711249.3578876	200	0.9926697523030884	[[0. 0.]]	50_200	50	[ 1012. 810000.]	3	10	35064	20
149	data/processed/gc_blockvariance_16_07_2019/constructs/seq_20/seq_20_10_50_200_4/seq_20_10_50_200_4_mooda_result.csv	802917199.7019396	200	0.9795017807323715	[[0. 0.]]	50_200	50	[ 1012. 810000.]	4	10	35064	20
150	data/processed/gc_blockvariance_16_07_2019/constructs/seq_20/seq_20_1_100_200_0/seq_20_1_100_200_0_mooda_result.csv	854567230.3294928	200	0.9883103250695264	[[0. 0.]]	100_200	100	[ 1067.5 810000. ]	0	1	34766	20
151	data/processed/gc_blockvariance_16_07_2019/constructs/seq_20/seq_20_1_100_200_1/seq_20_1_100_200_1_mooda_result.csv	852716967.0874974	200	0.986170488434958	[[0. 0.]]	100_200	100	[ 1067.5 810000. ]	1	1	34766	20
152	data/processed/gc_blockvariance_16_07_2019/constructs/seq_20/seq_20_1_100_200_2/seq_20_1_100_200_2_mooda_result.csv	858548303.0503538	200	0.9929144511525761	[[0. 0.]]	100_200	100	[ 1067.5 810000. ]	2	1	34766	20
153	data/processed/gc_blockvariance_16_07_2019/constructs/seq_20/seq_20_1_100_200_3/seq_20_1_100_200_3_mooda_result.csv	856688825.1954179	200	0.9907639577823089	[[0. 0.]]	100_200	100	[ 1067.5 810000. ]	3	1	34766	20
154	data/processed/gc_blockvariance_16_07_2019/constructs/seq_20/seq_20_1_100_200_4/seq_20_1_100_200_4_mooda_result.csv	853652138.6333599	200	0.9872520179643911	[[0. 0.]]	100_200	100	[ 1067.5 810000. ]	4	1	34766	20
155	data/processed/gc_blockvariance_16_07_2019/constructs/seq_20/seq_20_2_100_200_0/seq_20_2_100_200_0_mooda_result.csv	685390765.7662103	200	0.9856277684537491	[[0. 0.]]	100_200	100	[ 858.5 810000. ]	0	2	34861	20
156	data/processed/gc_blockvariance_16_07_2019/constructs/seq_20/seq_20_2_100_200_1/seq_20_2_100_200_1_mooda_result.csv	683146122.6992018	200	0.982399854324154	[[0. 0.]]	100_200	100	[ 858.5 810000. ]	1	2	34861	20
157	data/processed/gc_blockvariance_16_07_2019/constructs/seq_20/seq_20_2_100_200_2/seq_20_2_100_200_2_mooda_result.csv	688815672.9046696	200	0.9905529640482174	[[0. 0.]]	100_200	100	[ 858.5 810000. ]	2	2	34861	20
158	data/processed/gc_blockvariance_16_07_2019/constructs/seq_20/seq_20_2_100_200_3/seq_20_2_100_200_3_mooda_result.csv	690629623.8590577	200	0.9931615203938217	[[0. 0.]]	100_200	100	[ 858.5 810000. ]	3	2	34861	20
159	data/processed/gc_blockvariance_16_07_2019/constructs/seq_20/seq_20_2_100_200_4/seq_20_2_100_200_4_mooda_result.csv	687549227.3926942	200	0.9887317491644114	[[0. 0.]]	100_200	100	[ 858.5 810000. ]	4	2	34861	20
160	data/processed/gc_blockvariance_16_07_2019/constructs/seq_20/seq_20_3_100_200_0/seq_20_3_100_200_0_mooda_result.csv	768186093.7899253	200	0.9843050270553285	[[0. 0.]]	100_200	100	[ 963.5 810000. ]	0	3	35097	20
161	data/processed/gc_blockvariance_16_07_2019/constructs/seq_20/seq_20_3_100_200_1/seq_20_3_100_200_1_mooda_result.csv	769351780.0626752	200	0.98579866364614	[[0. 0.]]	100_200	100	[ 963.5 810000. ]	1	3	35097	20
162	data/processed/gc_blockvariance_16_07_2019/constructs/seq_20/seq_20_3_100_200_2/seq_20_3_100_200_2_mooda_result.csv	771716292.6531441	200	0.9888284003833043	[[0. 0.]]	100_200	100	[ 963.5 810000. ]	2	3	35097	20
163	data/processed/gc_blockvariance_16_07_2019/constructs/seq_20/seq_20_3_100_200_3/seq_20_3_100_200_3_mooda_result.csv	772379297.1244934	200	0.9896779323383669	[[0. 0.]]	100_200	100	[ 963.5 810000. ]	3	3	35097	20
164	data/processed/gc_blockvariance_16_07_2019/constructs/seq_20/seq_20_3_100_200_4/seq_20_3_100_200_4_mooda_result.csv	766836329.1594479	200	0.9825755241108458	[[0. 0.]]	100_200	100	[ 963.5 810000. ]	4	3	35097	20
165	data/processed/gc_blockvariance_16_07_2019/constructs/seq_20/seq_20_4_100_200_0/seq_20_4_100_200_0_mooda_result.csv	742028398.8442411	200	0.985037035502776	[[0. 0.]]	100_200	100	[ 930. 810000.]	0	4	35191	20
166	data/processed/gc_blockvariance_16_07_2019/constructs/seq_20/seq_20_4_100_200_1/seq_20_4_100_200_1_mooda_result.csv	743549356.9160316	200	0.9870560957334815	[[0. 0.]]	100_200	100	[ 930. 810000.]	1	4	35191	20
167	data/processed/gc_blockvariance_16_07_2019/constructs/seq_20/seq_20_4_100_200_2/seq_20_4_100_200_2_mooda_result.csv	746100560.0723523	200	0.9904427984499565	[[0. 0.]]	100_200	100	[ 930. 810000.]	2	4	35191	20
168	data/processed/gc_blockvariance_16_07_2019/constructs/seq_20/seq_20_4_100_200_3/seq_20_4_100_200_3_mooda_result.csv	747612811.7285945	200	0.9924503009804786	[[0. 0.]]	100_200	100	[ 930. 810000.]	3	4	35191	20
169	data/processed/gc_blockvariance_16_07_2019/constructs/seq_20/seq_20_4_100_200_4/seq_20_4_100_200_4_mooda_result.csv	748251252.5984005	200	0.993297826361875	[[0. 0.]]	100_200	100	[ 930. 810000.]	4	4	35191	20
170	data/processed/gc_blockvariance_16_07_2019/constructs/seq_20/seq_20_5_100_200_0/seq_20_5_100_200_0_mooda_result.csv	653639688.7839226	200	0.9817063001771088	[[0. 0.]]	100_200	100	[ 822. 810000.]	0	5	34912	20
171	data/processed/gc_blockvariance_16_07_2019/constructs/seq_20/seq_20_5_100_200_1/seq_20_5_100_200_1_mooda_result.csv	656275023.4042711	200	0.9856643288039878	[[0. 0.]]	100_200	100	[ 822. 810000.]	1	5	34912	20
172	data/processed/gc_blockvariance_16_07_2019/constructs/seq_20/seq_20_5_100_200_2/seq_20_5_100_200_2_mooda_result.csv	658851599.7216	200	0.9895341078994324	[[0. 0.]]	100_200	100	[ 822. 810000.]	2	5	34912	20
173	data/processed/gc_blockvariance_16_07_2019/constructs/seq_20/seq_20_5_100_200_3/seq_20_5_100_200_3_mooda_result.csv	651620231.1603165	200	0.978673261782939	[[0. 0.]]	100_200	100	[ 822. 810000.]	3	5	34912	20
174	data/processed/gc_blockvariance_16_07_2019/constructs/seq_20/seq_20_5_100_200_4/seq_20_5_100_200_4_mooda_result.csv	659765442.261018	200	0.9909066147923133	[[0. 0.]]	100_200	100	[ 822. 810000.]	4	5	34912	20
175	data/processed/gc_blockvariance_16_07_2019/constructs/seq_20/seq_20_6_100_200_0/seq_20_6_100_200_0_mooda_result.csv	858337212.1256329	200	0.9908139976862764	[[0. 0.]]	100_200	100	[ 1069.5 810000. ]	0	6	35106	20
176	data/processed/gc_blockvariance_16_07_2019/constructs/seq_20/seq_20_6_100_200_1/seq_20_6_100_200_1_mooda_result.csv	856817706.2988863	200	0.989059969524107	[[0. 0.]]	100_200	100	[ 1069.5 810000. ]	1	6	35106	20
177	data/processed/gc_blockvariance_16_07_2019/constructs/seq_20/seq_20_6_100_200_2/seq_20_6_100_200_2_mooda_result.csv	856179248.7105505	200	0.9883229716327008	[[0. 0.]]	100_200	100	[ 1069.5 810000. ]	2	6	35106	20
178	data/processed/gc_blockvariance_16_07_2019/constructs/seq_20/seq_20_6_100_200_3/seq_20_6_100_200_3_mooda_result.csv	853168020.7986279	200	0.9848469872256308	[[0. 0.]]	100_200	100	[ 1069.5 810000. ]	3	6	35106	20
179	data/processed/gc_blockvariance_16_07_2019/constructs/seq_20/seq_20_6_100_200_4/seq_20_6_100_200_4_mooda_result.csv	851235906.5469348	200	0.982616668163772	[[0. 0.]]	100_200	100	[ 1069.5 810000. ]	4	6	35106	20
180	data/processed/gc_blockvariance_16_07_2019/constructs/seq_20/seq_20_7_100_200_0/seq_20_7_100_200_0_mooda_result.csv	648158947.1493403	200	0.9921837954724962	[[0. 0.]]	100_200	100	[8.065e+02 8.100e+05]	0	7	35082	20
181	data/processed/gc_blockvariance_16_07_2019/constructs/seq_20/seq_20_7_100_200_1/seq_20_7_100_200_1_mooda_result.csv	645706552.0897826	200	0.9884297369211309	[[0. 0.]]	100_200	100	[8.065e+02 8.100e+05]	1	7	35082	20
182	data/processed/gc_blockvariance_16_07_2019/constructs/seq_20/seq_20_7_100_200_2/seq_20_7_100_200_2_mooda_result.csv	637911965.3370624	200	0.9764979990311166	[[0. 0.]]	100_200	100	[8.065e+02 8.100e+05]	2	7	35082	20
183	data/processed/gc_blockvariance_16_07_2019/constructs/seq_20/seq_20_7_100_200_3/seq_20_7_100_200_3_mooda_result.csv	645660107.0512741	200	0.9883586401403321	[[0. 0.]]	100_200	100	[8.065e+02 8.100e+05]	3	7	35082	20
184	data/processed/gc_blockvariance_16_07_2019/constructs/seq_20/seq_20_7_100_200_4/seq_20_7_100_200_4_mooda_result.csv	643223889.2785773	200	0.9846293453324108	[[0. 0.]]	100_200	100	[8.065e+02 8.100e+05]	4	7	35082	20
185	data/processed/gc_blockvariance_16_07_2019/constructs/seq_20/seq_20_8_100_200_0/seq_20_8_100_200_0_mooda_result.csv	654095186.1109021	200	0.9871942801033868	[[0. 0.]]	100_200	100	[ 818. 810000.]	0	8	34904	20
186	data/processed/gc_blockvariance_16_07_2019/constructs/seq_20/seq_20_8_100_200_1/seq_20_8_100_200_1_mooda_result.csv	655697417.5975754	200	0.9896124507192723	[[0. 0.]]	100_200	100	[ 818. 810000.]	1	8	34904	20
187	data/processed/gc_blockvariance_16_07_2019/constructs/seq_20/seq_20_8_100_200_2/seq_20_8_100_200_2_mooda_result.csv	657013287.9273039	200	0.9915984302685018	[[0. 0.]]	100_200	100	[ 818. 810000.]	2	8	34904	20
188	data/processed/gc_blockvariance_16_07_2019/constructs/seq_20/seq_20_8_100_200_3/seq_20_8_100_200_3_mooda_result.csv	655862269.7480935	200	0.9898612541098335	[[0. 0.]]	100_200	100	[ 818. 810000.]	3	8	34904	20
189	data/processed/gc_blockvariance_16_07_2019/constructs/seq_20/seq_20_8_100_200_4/seq_20_8_100_200_4_mooda_result.csv	654920566.7566948	200	0.9884399872569272	[[0. 0.]]	100_200	100	[ 818. 810000.]	4	8	34904	20
190	data/processed/gc_blockvariance_16_07_2019/constructs/seq_20/seq_20_9_100_200_0/seq_20_9_100_200_0_mooda_result.csv	920970111.1222497	200	0.9891258261748261	[[0. 0.]]	100_200	100	[ 1149.5 810000. ]	0	9	34630	20
191	data/processed/gc_blockvariance_16_07_2019/constructs/seq_20/seq_20_9_100_200_1/seq_20_9_100_200_1_mooda_result.csv	917415360.6984965	200	0.9853080090629812	[[0. 0.]]	100_200	100	[ 1149.5 810000. ]	1	9	34630	20
192	data/processed/gc_blockvariance_16_07_2019/constructs/seq_20/seq_20_9_100_200_2/seq_20_9_100_200_2_mooda_result.csv	919432915.508425	200	0.9874748715312884	[[0. 0.]]	100_200	100	[ 1149.5 810000. ]	2	9	34630	20
193	data/processed/gc_blockvariance_16_07_2019/constructs/seq_20/seq_20_9_100_200_3/seq_20_9_100_200_3_mooda_result.csv	914224360.6707685	200	0.9818808614274253	[[0. 0.]]	100_200	100	[ 1149.5 810000. ]	3	9	34630	20
194	data/processed/gc_blockvariance_16_07_2019/constructs/seq_20/seq_20_9_100_200_4/seq_20_9_100_200_4_mooda_result.csv	920785946.189219	200	0.9889280322515093	[[0. 0.]]	100_200	100	[ 1149.5 810000. ]	4	9	34630	20
195	data/processed/gc_blockvariance_16_07_2019/constructs/seq_20/seq_20_10_100_200_0/seq_20_10_100_200_0_mooda_result.csv	806776693.8807105	200	0.9842100886652887	[[0. 0.]]	100_200	100	[ 1012. 810000.]	0	10	35064	20
196	data/processed/gc_blockvariance_16_07_2019/constructs/seq_20/seq_20_10_100_200_1/seq_20_10_100_200_1_mooda_result.csv	806874083.7283542	200	0.9843288973409874	[[0. 0.]]	100_200	100	[ 1012. 810000.]	1	10	35064	20
197	data/processed/gc_blockvariance_16_07_2019/constructs/seq_20/seq_20_10_100_200_2/seq_20_10_100_200_2_mooda_result.csv	807151466.2417818	200	0.9846672842455739	[[0. 0.]]	100_200	100	[ 1012. 810000.]	2	10	35064	20
198	data/processed/gc_blockvariance_16_07_2019/constructs/seq_20/seq_20_10_100_200_3/seq_20_10_100_200_3_mooda_result.csv	810065093.783555	200	0.9882217022685247	[[0. 0.]]	100_200	100	[ 1012. 810000.]	3	10	35064	20
199	data/processed/gc_blockvariance_16_07_2019/constructs/seq_20/seq_20_10_100_200_4/seq_20_10_100_200_4_mooda_result.csv	813644994.1258363	200	0.9925889256402628	[[0. 0.]]	100_200	100	[ 1012. 810000.]	4	10	35064	20
