## Supplementary Tables for "Design and assembly of DNA molecules using multi-objective optimisation": standard_gc_codonusage_blocknumber_seq_5_hypervolume.csv

	filename	hypervolume	iterations	normalised_hypervolume	null_point	parameter_setting	population_size	reference_points	run	sequence_id	sequence_length	transcription_units
0	data/processed/gc_codonusage_blocknumber_16_07_2019/constructs/seq_5/seq_5_1_50_100_0/seq_5_1_50_100_0_mooda_result.csv	1268356.7429550416	100	0.485004076771525	[[0. 4. 0.]]	50_100	50	[216. 43. 310.44]	0	1	8776	5
1	data/processed/gc_codonusage_blocknumber_16_07_2019/constructs/seq_5/seq_5_1_50_100_1/seq_5_1_50_100_1_mooda_result.csv	1317293.7496555091	100	0.5037169884870608	[[0. 4. 0.]]	50_100	50	[216. 43. 310.44]	1	1	8776	5
2	data/processed/gc_codonusage_blocknumber_16_07_2019/constructs/seq_5/seq_5_1_50_100_2/seq_5_1_50_100_2_mooda_result.csv	1283375.6918296444	100	0.49074713878736964	[[0. 4. 0.]]	50_100	50	[216. 43. 310.44]	2	1	8776	5
3	data/processed/gc_codonusage_blocknumber_16_07_2019/constructs/seq_5/seq_5_1_50_100_3/seq_5_1_50_100_3_mooda_result.csv	1296432.7651394669	100	0.49574000362696863	[[0. 4. 0.]]	50_100	50	[216. 43. 310.44]	3	1	8776	5
4	data/processed/gc_codonusage_blocknumber_16_07_2019/constructs/seq_5/seq_5_1_50_100_4/seq_5_1_50_100_4_mooda_result.csv	1315615.5004730574	100	0.5030752465640186	[[0. 4. 0.]]	50_100	50	[216. 43. 310.44]	4	1	8776	5
5	data/processed/gc_codonusage_blocknumber_16_07_2019/constructs/seq_5/seq_5_2_50_100_0/seq_5_2_50_100_0_mooda_result.csv	2004502.9324591672	100	0.501189835294721	[[0. 4. 0.]]	50_100	50	[310.5 44. 322.02]	0	2	8857	5
6	data/processed/gc_codonusage_blocknumber_16_07_2019/constructs/seq_5/seq_5_2_50_100_1/seq_5_2_50_100_1_mooda_result.csv	1989125.721104007	100	0.4973450407067032	[[0. 4. 0.]]	50_100	50	[310.5 44. 322.02]	1	2	8857	5
7	data/processed/gc_codonusage_blocknumber_16_07_2019/constructs/seq_5/seq_5_2_50_100_2/seq_5_2_50_100_2_mooda_result.csv	2007709.5072333354	100	0.5019915815316068	[[0. 4. 0.]]	50_100	50	[310.5 44. 322.02]	2	2	8857	5
8	data/processed/gc_codonusage_blocknumber_16_07_2019/constructs/seq_5/seq_5_2_50_100_3/seq_5_2_50_100_3_mooda_result.csv	1993565.1891763157	100	0.49845504969493	[[0. 4. 0.]]	50_100	50	[310.5 44. 322.02]	3	2	8857	5
9	data/processed/gc_codonusage_blocknumber_16_07_2019/constructs/seq_5/seq_5_2_50_100_4/seq_5_2_50_100_4_mooda_result.csv	2069395.4151223998	100	0.5174150311630806	[[0. 4. 0.]]	50_100	50	[310.5 44. 322.02]	4	2	8857	5
10	data/processed/gc_codonusage_blocknumber_16_07_2019/constructs/seq_5/seq_5_3_50_100_0/seq_5_3_50_100_0_mooda_result.csv	1380590.5793157916	100	0.509521533397832	[[0. 4. 0.]]	50_100	50	[214. 44. 316.54]	0	3	8844	5
11	data/processed/gc_codonusage_blocknumber_16_07_2019/constructs/seq_5/seq_5_3_50_100_1/seq_5_3_50_100_1_mooda_result.csv	1346872.0065244348	100	0.49707733801504667	[[0. 4. 0.]]	50_100	50	[214. 44. 316.54]	1	3	8844	5
12	data/processed/gc_codonusage_blocknumber_16_07_2019/constructs/seq_5/seq_5_3_50_100_2/seq_5_3_50_100_2_mooda_result.csv	1344754.8584989759	100	0.496295982177535	[[0. 4. 0.]]	50_100	50	[214. 44. 316.54]	2	3	8844	5
13	data/processed/gc_codonusage_blocknumber_16_07_2019/constructs/seq_5/seq_5_3_50_100_3/seq_5_3_50_100_3_mooda_result.csv	1327483.62497399	100	0.489921851047592	[[0. 4. 0.]]	50_100	50	[214. 44. 316.54]	3	3	8844	5
14	data/processed/gc_codonusage_blocknumber_16_07_2019/constructs/seq_5/seq_5_3_50_100_4/seq_5_3_50_100_4_mooda_result.csv	1367341.4984851899	100	0.5046318201967861	[[0. 4. 0.]]	50_100	50	[214. 44. 316.54]	4	3	8844	5
15	data/processed/gc_codonusage_blocknumber_16_07_2019/constructs/seq_5/seq_5_4_50_100_0/seq_5_4_50_100_0_mooda_result.csv	1150539.8465106885	100	0.5149168731351071	[[0. 4. 0.]]	50_100	50	[184.5 43. 310.53]	0	4	8720	5
16	data/processed/gc_codonusage_blocknumber_16_07_2019/constructs/seq_5/seq_5_4_50_100_1/seq_5_4_50_100_1_mooda_result.csv	1145697.1870066554	100	0.5127495713271454	[[0. 4. 0.]]	50_100	50	[184.5 43. 310.53]	1	4	8720	5
17	data/processed/gc_codonusage_blocknumber_16_07_2019/constructs/seq_5/seq_5_4_50_100_2/seq_5_4_50_100_2_mooda_result.csv	1138384.150255832	100	0.5094766677173518	[[0. 4. 0.]]	50_100	50	[184.5 43. 310.53]	2	4	8720	5
18	data/processed/gc_codonusage_blocknumber_16_07_2019/constructs/seq_5/seq_5_4_50_100_3/seq_5_4_50_100_3_mooda_result.csv	1130769.1385270606	100	0.5060686171051476	[[0. 4. 0.]]	50_100	50	[184.5 43. 310.53]	3	4	8720	5
19	data/processed/gc_codonusage_blocknumber_16_07_2019/constructs/seq_5/seq_5_4_50_100_4/seq_5_4_50_100_4_mooda_result.csv	1138749.4199106055	100	0.5096401418543473	[[0. 4. 0.]]	50_100	50	[184.5 43. 310.53]	4	4	8720	5
20	data/processed/gc_codonusage_blocknumber_16_07_2019/constructs/seq_5/seq_5_5_50_100_0/seq_5_5_50_100_0_mooda_result.csv	1623934.2651925364	100	0.4851715367013966	[[0. 4. 0.]]	50_100	50	[283.5 43. 302.73]	0	5	8757	5
21	data/processed/gc_codonusage_blocknumber_16_07_2019/constructs/seq_5/seq_5_5_50_100_1/seq_5_5_50_100_1_mooda_result.csv	1607001.46626167	100	0.4801126422288607	[[0. 4. 0.]]	50_100	50	[283.5 43. 302.73]	1	5	8757	5
22	data/processed/gc_codonusage_blocknumber_16_07_2019/constructs/seq_5/seq_5_5_50_100_2/seq_5_5_50_100_2_mooda_result.csv	1621804.8999847746	100	0.4845353610801342	[[0. 4. 0.]]	50_100	50	[283.5 43. 302.73]	2	5	8757	5
23	data/processed/gc_codonusage_blocknumber_16_07_2019/constructs/seq_5/seq_5_5_50_100_3/seq_5_5_50_100_3_mooda_result.csv	1637369.9236832834	100	0.489185614867164	[[0. 4. 0.]]	50_100	50	[283.5 43. 302.73]	3	5	8757	5
24	data/processed/gc_codonusage_blocknumber_16_07_2019/constructs/seq_5/seq_5_5_50_100_4/seq_5_5_50_100_4_mooda_result.csv	1656412.3845650672	100	0.4948747983560634	[[0. 4. 0.]]	50_100	50	[283.5 43. 302.73]	4	5	8757	5
25	data/processed/gc_codonusage_blocknumber_16_07_2019/constructs/seq_5/seq_5_6_50_100_0/seq_5_6_50_100_0_mooda_result.csv	1481043.7683558294	100	0.5031161171969821	[[0. 4. 0.]]	50_100	50	[242.5 43. 311.26]	0	6	8682	5
26	data/processed/gc_codonusage_blocknumber_16_07_2019/constructs/seq_5/seq_5_6_50_100_1/seq_5_6_50_100_1_mooda_result.csv	1509206.4270184669	100	0.5126830778628508	[[0. 4. 0.]]	50_100	50	[242.5 43. 311.26]	1	6	8682	5
27	data/processed/gc_codonusage_blocknumber_16_07_2019/constructs/seq_5/seq_5_6_50_100_2/seq_5_6_50_100_2_mooda_result.csv	1486315.1509570288	100	0.5049068256171116	[[0. 4. 0.]]	50_100	50	[242.5 43. 311.26]	2	6	8682	5
28	data/processed/gc_codonusage_blocknumber_16_07_2019/constructs/seq_5/seq_5_6_50_100_3/seq_5_6_50_100_3_mooda_result.csv	1450484.2823263002	100	0.4927349452942904	[[0. 4. 0.]]	50_100	50	[242.5 43. 311.26]	3	6	8682	5
29	data/processed/gc_codonusage_blocknumber_16_07_2019/constructs/seq_5/seq_5_6_50_100_4/seq_5_6_50_100_4_mooda_result.csv	1506791.9159213533	100	0.511862859396615	[[0. 4. 0.]]	50_100	50	[242.5 43. 311.26]	4	6	8682	5
30	data/processed/gc_codonusage_blocknumber_16_07_2019/constructs/seq_5/seq_5_7_50_100_0/seq_5_7_50_100_0_mooda_result.csv	1503751.1942965686	100	0.4940887545329596	[[0. 4. 0.]]	50_100	50	[257. 43. 303.65]	0	7	8751	5
31	data/processed/gc_codonusage_blocknumber_16_07_2019/constructs/seq_5/seq_5_7_50_100_1/seq_5_7_50_100_1_mooda_result.csv	1507807.972209258	100	0.4954216933554854	[[0. 4. 0.]]	50_100	50	[257. 43. 303.65]	1	7	8751	5
32	data/processed/gc_codonusage_blocknumber_16_07_2019/constructs/seq_5/seq_5_7_50_100_2/seq_5_7_50_100_2_mooda_result.csv	1493331.8641038467	100	0.4906652667262564	[[0. 4. 0.]]	50_100	50	[257. 43. 303.65]	2	7	8751	5
33	data/processed/gc_codonusage_blocknumber_16_07_2019/constructs/seq_5/seq_5_7_50_100_3/seq_5_7_50_100_3_mooda_result.csv	1472135.403365875	100	0.48370072835963496	[[0. 4. 0.]]	50_100	50	[257. 43. 303.65]	3	7	8751	5
34	data/processed/gc_codonusage_blocknumber_16_07_2019/constructs/seq_5/seq_5_7_50_100_4/seq_5_7_50_100_4_mooda_result.csv	1489018.4341375788	100	0.4892479995294743	[[0. 4. 0.]]	50_100	50	[257. 43. 303.65]	4	7	8751	5
35	data/processed/gc_codonusage_blocknumber_16_07_2019/constructs/seq_5/seq_5_8_50_100_0/seq_5_8_50_100_0_mooda_result.csv	1285822.7826252952	100	0.5120909346132905	[[0. 4. 0.]]	50_100	50	[204.5 43. 314.83]	0	8	8794	5
36	data/processed/gc_codonusage_blocknumber_16_07_2019/constructs/seq_5/seq_5_8_50_100_1/seq_5_8_50_100_1_mooda_result.csv	1270662.793254658	100	0.5060533272303457	[[0. 4. 0.]]	50_100	50	[204.5 43. 314.83]	1	8	8794	5
37	data/processed/gc_codonusage_blocknumber_16_07_2019/constructs/seq_5/seq_5_8_50_100_2/seq_5_8_50_100_2_mooda_result.csv	1306926.0363576643	100	0.5204955025469258	[[0. 4. 0.]]	50_100	50	[204.5 43. 314.83]	2	8	8794	5
38	data/processed/gc_codonusage_blocknumber_16_07_2019/constructs/seq_5/seq_5_8_50_100_3/seq_5_8_50_100_3_mooda_result.csv	1272474.65275914	100	0.5067749172033773	[[0. 4. 0.]]	50_100	50	[204.5 43. 314.83]	3	8	8794	5
39	data/processed/gc_codonusage_blocknumber_16_07_2019/constructs/seq_5/seq_5_8_50_100_4/seq_5_8_50_100_4_mooda_result.csv	1299067.4867663635	100	0.5173657617620429	[[0. 4. 0.]]	50_100	50	[204.5 43. 314.83]	4	8	8794	5
40	data/processed/gc_codonusage_blocknumber_16_07_2019/constructs/seq_5/seq_5_9_50_100_0/seq_5_9_50_100_0_mooda_result.csv	1512190.1676782966	100	0.4989276969348023	[[0. 4. 0.]]	50_100	50	[263. 42. 303.27]	0	9	8591	5
41	data/processed/gc_codonusage_blocknumber_16_07_2019/constructs/seq_5/seq_5_9_50_100_1/seq_5_9_50_100_1_mooda_result.csv	1475676.822553753	100	0.48688058832389003	[[0. 4. 0.]]	50_100	50	[263. 42. 303.27]	1	9	8591	5
42	data/processed/gc_codonusage_blocknumber_16_07_2019/constructs/seq_5/seq_5_9_50_100_2/seq_5_9_50_100_2_mooda_result.csv	1520400.9307037748	100	0.5016367325931077	[[0. 4. 0.]]	50_100	50	[263. 42. 303.27]	2	9	8591	5
43	data/processed/gc_codonusage_blocknumber_16_07_2019/constructs/seq_5/seq_5_9_50_100_3/seq_5_9_50_100_3_mooda_result.csv	1523546.0005320145	100	0.5026744079329176	[[0. 4. 0.]]	50_100	50	[263. 42. 303.27]	3	9	8591	5
44	data/processed/gc_codonusage_blocknumber_16_07_2019/constructs/seq_5/seq_5_9_50_100_4/seq_5_9_50_100_4_mooda_result.csv	1483552.1307845204	100	0.48947894498710065	[[0. 4. 0.]]	50_100	50	[263. 42. 303.27]	4	9	8591	5
45	data/processed/gc_codonusage_blocknumber_16_07_2019/constructs/seq_5/seq_5_10_50_100_0/seq_5_10_50_100_0_mooda_result.csv	996690.7798226026	100	0.4920938298962931	[[0. 4. 0.]]	50_100	50	[165. 44. 306.88]	0	10	8808	5
46	data/processed/gc_codonusage_blocknumber_16_07_2019/constructs/seq_5/seq_5_10_50_100_1/seq_5_10_50_100_1_mooda_result.csv	1015560.374782769	100	0.5014102713047235	[[0. 4. 0.]]	50_100	50	[165. 44. 306.88]	1	10	8808	5
47	data/processed/gc_codonusage_blocknumber_16_07_2019/constructs/seq_5/seq_5_10_50_100_2/seq_5_10_50_100_2_mooda_result.csv	1029654.2124443328	100	0.508368789125115	[[0. 4. 0.]]	50_100	50	[165. 44. 306.88]	2	10	8808	5
48	data/processed/gc_codonusage_blocknumber_16_07_2019/constructs/seq_5/seq_5_10_50_100_3/seq_5_10_50_100_3_mooda_result.csv	1001370.1159213193	100	0.49440414766867113	[[0. 4. 0.]]	50_100	50	[165. 44. 306.88]	3	10	8808	5
49	data/processed/gc_codonusage_blocknumber_16_07_2019/constructs/seq_5/seq_5_10_50_100_4/seq_5_10_50_100_4_mooda_result.csv	1010732.8513428891	100	0.4990267893396676	[[0. 4. 0.]]	50_100	50	[165. 44. 306.88]	4	10	8808	5
50	data/processed/gc_codonusage_blocknumber_16_07_2019/constructs/seq_5/seq_5_1_100_100_0/seq_5_1_100_100_0_mooda_result.csv	1338262.2614595473	100	0.5117350904645033	[[0. 4. 0.]]	100_100	100	[216. 43. 310.44]	0	1	8776	5
51	data/processed/gc_codonusage_blocknumber_16_07_2019/constructs/seq_5/seq_5_1_100_100_1/seq_5_1_100_100_1_mooda_result.csv	1360993.0748493238	100	0.5204270749740737	[[0. 4. 0.]]	100_100	100	[216. 43. 310.44]	1	1	8776	5
52	data/processed/gc_codonusage_blocknumber_16_07_2019/constructs/seq_5/seq_5_1_100_100_2/seq_5_1_100_100_2_mooda_result.csv	1379872.4485631802	100	0.5276463161449609	[[0. 4. 0.]]	100_100	100	[216. 43. 310.44]	2	1	8776	5
53	data/processed/gc_codonusage_blocknumber_16_07_2019/constructs/seq_5/seq_5_1_100_100_3/seq_5_1_100_100_3_mooda_result.csv	1386259.766875681	100	0.5300887484010334	[[0. 4. 0.]]	100_100	100	[216. 43. 310.44]	3	1	8776	5
54	data/processed/gc_codonusage_blocknumber_16_07_2019/constructs/seq_5/seq_5_1_100_100_4/seq_5_1_100_100_4_mooda_result.csv	1313619.2461179611	100	0.5023119033596146	[[0. 4. 0.]]	100_100	100	[216. 43. 310.44]	4	1	8776	5
55	data/processed/gc_codonusage_blocknumber_16_07_2019/constructs/seq_5/seq_5_2_100_100_0/seq_5_2_100_100_0_mooda_result.csv	2066674.7290947312	100	0.5167347726510998	[[0. 4. 0.]]	100_100	100	[310.5 44. 322.02]	0	2	8857	5
56	data/processed/gc_codonusage_blocknumber_16_07_2019/constructs/seq_5/seq_5_2_100_100_1/seq_5_2_100_100_1_mooda_result.csv	2078614.2357032122	100	0.5197200311177779	[[0. 4. 0.]]	100_100	100	[310.5 44. 322.02]	1	2	8857	5
57	data/processed/gc_codonusage_blocknumber_16_07_2019/constructs/seq_5/seq_5_2_100_100_2/seq_5_2_100_100_2_mooda_result.csv	2095398.5294671922	100	0.5239166413052159	[[0. 4. 0.]]	100_100	100	[310.5 44. 322.02]	2	2	8857	5
58	data/processed/gc_codonusage_blocknumber_16_07_2019/constructs/seq_5/seq_5_2_100_100_3/seq_5_2_100_100_3_mooda_result.csv	2050757.4199606383	100	0.5127549363465133	[[0. 4. 0.]]	100_100	100	[310.5 44. 322.02]	3	2	8857	5
59	data/processed/gc_codonusage_blocknumber_16_07_2019/constructs/seq_5/seq_5_2_100_100_4/seq_5_2_100_100_4_mooda_result.csv	2057738.8592717666	100	0.5145005194343722	[[0. 4. 0.]]	100_100	100	[310.5 44. 322.02]	4	2	8857	5
60	data/processed/gc_codonusage_blocknumber_16_07_2019/constructs/seq_5/seq_5_3_100_100_0/seq_5_3_100_100_0_mooda_result.csv	1395731.826090531	100	0.5151095704232936	[[0. 4. 0.]]	100_100	100	[214. 44. 316.54]	0	3	8844	5
61	data/processed/gc_codonusage_blocknumber_16_07_2019/constructs/seq_5/seq_5_3_100_100_1/seq_5_3_100_100_1_mooda_result.csv	1379066.7172411843	100	0.5089591360060394	[[0. 4. 0.]]	100_100	100	[214. 44. 316.54]	1	3	8844	5
62	data/processed/gc_codonusage_blocknumber_16_07_2019/constructs/seq_5/seq_5_3_100_100_2/seq_5_3_100_100_2_mooda_result.csv	1413867.8548566818	100	0.5218028633698933	[[0. 4. 0.]]	100_100	100	[214. 44. 316.54]	2	3	8844	5
63	data/processed/gc_codonusage_blocknumber_16_07_2019/constructs/seq_5/seq_5_3_100_100_3/seq_5_3_100_100_3_mooda_result.csv	1389436.4359282015	100	0.5127861901997104	[[0. 4. 0.]]	100_100	100	[214. 44. 316.54]	3	3	8844	5
64	data/processed/gc_codonusage_blocknumber_16_07_2019/constructs/seq_5/seq_5_3_100_100_4/seq_5_3_100_100_4_mooda_result.csv	1382150.507132158	100	0.5100972412325029	[[0. 4. 0.]]	100_100	100	[214. 44. 316.54]	4	3	8844	5
65	data/processed/gc_codonusage_blocknumber_16_07_2019/constructs/seq_5/seq_5_4_100_100_0/seq_5_4_100_100_0_mooda_result.csv	1176357.041257063	100	0.5264711962923971	[[0. 4. 0.]]	100_100	100	[184.5 43. 310.53]	0	4	8720	5
66	data/processed/gc_codonusage_blocknumber_16_07_2019/constructs/seq_5/seq_5_4_100_100_1/seq_5_4_100_100_1_mooda_result.csv	1187226.0971961776	100	0.5313355739278808	[[0. 4. 0.]]	100_100	100	[184.5 43. 310.53]	1	4	8720	5
67	data/processed/gc_codonusage_blocknumber_16_07_2019/constructs/seq_5/seq_5_4_100_100_2/seq_5_4_100_100_2_mooda_result.csv	1198616.9986885197	100	0.5364335002590853	[[0. 4. 0.]]	100_100	100	[184.5 43. 310.53]	2	4	8720	5
68	data/processed/gc_codonusage_blocknumber_16_07_2019/constructs/seq_5/seq_5_4_100_100_3/seq_5_4_100_100_3_mooda_result.csv	1192442.0085842998	100	0.5336699222693719	[[0. 4. 0.]]	100_100	100	[184.5 43. 310.53]	3	4	8720	5
69	data/processed/gc_codonusage_blocknumber_16_07_2019/constructs/seq_5/seq_5_4_100_100_4/seq_5_4_100_100_4_mooda_result.csv	1161743.9790780544	100	0.5199312122084351	[[0. 4. 0.]]	100_100	100	[184.5 43. 310.53]	4	4	8720	5
70	data/processed/gc_codonusage_blocknumber_16_07_2019/constructs/seq_5/seq_5_5_100_100_0/seq_5_5_100_100_0_mooda_result.csv	1634987.534452963	100	0.4884738450199046	[[0. 4. 0.]]	100_100	100	[283.5 43. 302.73]	0	5	8757	5
71	data/processed/gc_codonusage_blocknumber_16_07_2019/constructs/seq_5/seq_5_5_100_100_1/seq_5_5_100_100_1_mooda_result.csv	1651038.7793564922	100	0.4932693637319212	[[0. 4. 0.]]	100_100	100	[283.5 43. 302.73]	1	5	8757	5
72	data/processed/gc_codonusage_blocknumber_16_07_2019/constructs/seq_5/seq_5_5_100_100_2/seq_5_5_100_100_2_mooda_result.csv	1681136.3441090346	100	0.5022614036530872	[[0. 4. 0.]]	100_100	100	[283.5 43. 302.73]	2	5	8757	5
73	data/processed/gc_codonusage_blocknumber_16_07_2019/constructs/seq_5/seq_5_5_100_100_3/seq_5_5_100_100_3_mooda_result.csv	1642583.3993432475	100	0.49074320870068056	[[0. 4. 0.]]	100_100	100	[283.5 43. 302.73]	3	5	8757	5
74	data/processed/gc_codonusage_blocknumber_16_07_2019/constructs/seq_5/seq_5_5_100_100_4/seq_5_5_100_100_4_mooda_result.csv	1661587.1194908787	100	0.4964208178900995	[[0. 4. 0.]]	100_100	100	[283.5 43. 302.73]	4	5	8757	5
75	data/processed/gc_codonusage_blocknumber_16_07_2019/constructs/seq_5/seq_5_6_100_100_0/seq_5_6_100_100_0_mooda_result.csv	1517511.6111236326	100	0.5155043800207443	[[0. 4. 0.]]	100_100	100	[242.5 43. 311.26]	0	6	8682	5
76	data/processed/gc_codonusage_blocknumber_16_07_2019/constructs/seq_5/seq_5_6_100_100_1/seq_5_6_100_100_1_mooda_result.csv	1520976.658244494	100	0.516681469510333	[[0. 4. 0.]]	100_100	100	[242.5 43. 311.26]	1	6	8682	5
77	data/processed/gc_codonusage_blocknumber_16_07_2019/constructs/seq_5/seq_5_6_100_100_2/seq_5_6_100_100_2_mooda_result.csv	1509264.90701705	100	0.5127029437374788	[[0. 4. 0.]]	100_100	100	[242.5 43. 311.26]	2	6	8682	5
78	data/processed/gc_codonusage_blocknumber_16_07_2019/constructs/seq_5/seq_5_6_100_100_3/seq_5_6_100_100_3_mooda_result.csv	1523922.8278979226	100	0.5176822943801355	[[0. 4. 0.]]	100_100	100	[242.5 43. 311.26]	3	6	8682	5
79	data/processed/gc_codonusage_blocknumber_16_07_2019/constructs/seq_5/seq_5_6_100_100_4/seq_5_6_100_100_4_mooda_result.csv	1491015.9103068355	100	0.5065036911807659	[[0. 4. 0.]]	100_100	100	[242.5 43. 311.26]	4	6	8682	5
80	data/processed/gc_codonusage_blocknumber_16_07_2019/constructs/seq_5/seq_5_7_100_100_0/seq_5_7_100_100_0_mooda_result.csv	1540545.6857426101	100	0.5061783505520354	[[0. 4. 0.]]	100_100	100	[257. 43. 303.65]	0	7	8751	5
81	data/processed/gc_codonusage_blocknumber_16_07_2019/constructs/seq_5/seq_5_7_100_100_1/seq_5_7_100_100_1_mooda_result.csv	1564331.965389241	100	0.5139938278265682	[[0. 4. 0.]]	100_100	100	[257. 43. 303.65]	1	7	8751	5
82	data/processed/gc_codonusage_blocknumber_16_07_2019/constructs/seq_5/seq_5_7_100_100_2/seq_5_7_100_100_2_mooda_result.csv	1529787.3173238218	100	0.5026434646792881	[[0. 4. 0.]]	100_100	100	[257. 43. 303.65]	2	7	8751	5
83	data/processed/gc_codonusage_blocknumber_16_07_2019/constructs/seq_5/seq_5_7_100_100_3/seq_5_7_100_100_3_mooda_result.csv	1551727.77313391	100	0.5098524581126486	[[0. 4. 0.]]	100_100	100	[257. 43. 303.65]	3	7	8751	5
84	data/processed/gc_codonusage_blocknumber_16_07_2019/constructs/seq_5/seq_5_7_100_100_4/seq_5_7_100_100_4_mooda_result.csv	1542841.3291293443	100	0.5069326319691377	[[0. 4. 0.]]	100_100	100	[257. 43. 303.65]	4	7	8751	5
85	data/processed/gc_codonusage_blocknumber_16_07_2019/constructs/seq_5/seq_5_8_100_100_0/seq_5_8_100_100_0_mooda_result.csv	1314350.8103106685	100	0.5234524881317694	[[0. 4. 0.]]	100_100	100	[204.5 43. 314.83]	0	8	8794	5
86	data/processed/gc_codonusage_blocknumber_16_07_2019/constructs/seq_5/seq_5_8_100_100_1/seq_5_8_100_100_1_mooda_result.csv	1290439.7900730427	100	0.513929700958841	[[0. 4. 0.]]	100_100	100	[204.5 43. 314.83]	1	8	8794	5
87	data/processed/gc_codonusage_blocknumber_16_07_2019/constructs/seq_5/seq_5_8_100_100_2/seq_5_8_100_100_2_mooda_result.csv	1324848.936780383	100	0.5276334650659222	[[0. 4. 0.]]	100_100	100	[204.5 43. 314.83]	2	8	8794	5
88	data/processed/gc_codonusage_blocknumber_16_07_2019/constructs/seq_5/seq_5_8_100_100_3/seq_5_8_100_100_3_mooda_result.csv	1310363.2467081165	100	0.521864403677478	[[0. 4. 0.]]	100_100	100	[204.5 43. 314.83]	3	8	8794	5
89	data/processed/gc_codonusage_blocknumber_16_07_2019/constructs/seq_5/seq_5_8_100_100_4/seq_5_8_100_100_4_mooda_result.csv	1312622.1378431944	100	0.5227640281733125	[[0. 4. 0.]]	100_100	100	[204.5 43. 314.83]	4	8	8794	5
90	data/processed/gc_codonusage_blocknumber_16_07_2019/constructs/seq_5/seq_5_9_100_100_0/seq_5_9_100_100_0_mooda_result.csv	1546834.2967452302	100	0.5103580817482516	[[0. 4. 0.]]	100_100	100	[263. 42. 303.27]	0	9	8591	5
91	data/processed/gc_codonusage_blocknumber_16_07_2019/constructs/seq_5/seq_5_9_100_100_1/seq_5_9_100_100_1_mooda_result.csv	1552024.420325186	100	0.5120704962711751	[[0. 4. 0.]]	100_100	100	[263. 42. 303.27]	1	9	8591	5
92	data/processed/gc_codonusage_blocknumber_16_07_2019/constructs/seq_5/seq_5_9_100_100_2/seq_5_9_100_100_2_mooda_result.csv	1542980.2455195193	100	0.5090864871148432	[[0. 4. 0.]]	100_100	100	[263. 42. 303.27]	2	9	8591	5
93	data/processed/gc_codonusage_blocknumber_16_07_2019/constructs/seq_5/seq_5_9_100_100_3/seq_5_9_100_100_3_mooda_result.csv	1565199.4973467877	100	0.516417443484447	[[0. 4. 0.]]	100_100	100	[263. 42. 303.27]	3	9	8591	5
94	data/processed/gc_codonusage_blocknumber_16_07_2019/constructs/seq_5/seq_5_9_100_100_4/seq_5_9_100_100_4_mooda_result.csv	1535347.7513012276	100	0.5065682438121194	[[0. 4. 0.]]	100_100	100	[263. 42. 303.27]	4	9	8591	5
95	data/processed/gc_codonusage_blocknumber_16_07_2019/constructs/seq_5/seq_5_10_100_100_0/seq_5_10_100_100_0_mooda_result.csv	1044666.2204698722	100	0.5157806330723786	[[0. 4. 0.]]	100_100	100	[165. 44. 306.88]	0	10	8808	5
96	data/processed/gc_codonusage_blocknumber_16_07_2019/constructs/seq_5/seq_5_10_100_100_1/seq_5_10_100_100_1_mooda_result.csv	1048019.6019510668	100	0.5174362903430098	[[0. 4. 0.]]	100_100	100	[165. 44. 306.88]	1	10	8808	5
97	data/processed/gc_codonusage_blocknumber_16_07_2019/constructs/seq_5/seq_5_10_100_100_2/seq_5_10_100_100_2_mooda_result.csv	1081057.6155026583	100	0.5337480722415661	[[0. 4. 0.]]	100_100	100	[165. 44. 306.88]	2	10	8808	5
98	data/processed/gc_codonusage_blocknumber_16_07_2019/constructs/seq_5/seq_5_10_100_100_3/seq_5_10_100_100_3_mooda_result.csv	1050961.965829174	100	0.5188890168445873	[[0. 4. 0.]]	100_100	100	[165. 44. 306.88]	3	10	8808	5
99	data/processed/gc_codonusage_blocknumber_16_07_2019/constructs/seq_5/seq_5_10_100_100_4/seq_5_10_100_100_4_mooda_result.csv	1077417.756829803	100	0.5319509732507183	[[0. 4. 0.]]	100_100	100	[165. 44. 306.88]	4	10	8808	5
100	data/processed/gc_codonusage_blocknumber_16_07_2019/constructs/seq_5/seq_5_1_50_200_0/seq_5_1_50_200_0_mooda_result.csv	1454629.6053934423	200	0.5562325368844446	[[0. 4. 0.]]	50_200	50	[216. 43. 310.44]	0	1	8776	5
101	data/processed/gc_codonusage_blocknumber_16_07_2019/constructs/seq_5/seq_5_1_50_200_1/seq_5_1_50_200_1_mooda_result.csv	1462140.134351862	200	0.5591044711283211	[[0. 4. 0.]]	50_200	50	[216. 43. 310.44]	1	1	8776	5
102	data/processed/gc_codonusage_blocknumber_16_07_2019/constructs/seq_5/seq_5_1_50_200_2/seq_5_1_50_200_2_mooda_result.csv	1457932.682318366	200	0.5574955930264773	[[0. 4. 0.]]	50_200	50	[216. 43. 310.44]	2	1	8776	5
103	data/processed/gc_codonusage_blocknumber_16_07_2019/constructs/seq_5/seq_5_1_50_200_3/seq_5_1_50_200_3_mooda_result.csv	1449422.4695692991	200	0.5542413919506237	[[0. 4. 0.]]	50_200	50	[216. 43. 310.44]	3	1	8776	5
104	data/processed/gc_codonusage_blocknumber_16_07_2019/constructs/seq_5/seq_5_1_50_200_4/seq_5_1_50_200_4_mooda_result.csv	1470761.7713466585	200	0.5624012794704112	[[0. 4. 0.]]	50_200	50	[216. 43. 310.44]	4	1	8776	5
105	data/processed/gc_codonusage_blocknumber_16_07_2019/constructs/seq_5/seq_5_2_50_200_0/seq_5_2_50_200_0_mooda_result.csv	2279205.3908279547	200	0.5698742346215911	[[0. 4. 0.]]	50_200	50	[310.5 44. 322.02]	0	2	8857	5
106	data/processed/gc_codonusage_blocknumber_16_07_2019/constructs/seq_5/seq_5_2_50_200_1/seq_5_2_50_200_1_mooda_result.csv	2212034.735931431	200	0.5530794228410336	[[0. 4. 0.]]	50_200	50	[310.5 44. 322.02]	1	2	8857	5
107	data/processed/gc_codonusage_blocknumber_16_07_2019/constructs/seq_5/seq_5_2_50_200_2/seq_5_2_50_200_2_mooda_result.csv	2229187.613439733	200	0.5573681907515249	[[0. 4. 0.]]	50_200	50	[310.5 44. 322.02]	2	2	8857	5
108	data/processed/gc_codonusage_blocknumber_16_07_2019/constructs/seq_5/seq_5_2_50_200_3/seq_5_2_50_200_3_mooda_result.csv	2191424.656138295	200	0.5479262438011505	[[0. 4. 0.]]	50_200	50	[310.5 44. 322.02]	3	2	8857	5
109	data/processed/gc_codonusage_blocknumber_16_07_2019/constructs/seq_5/seq_5_2_50_200_4/seq_5_2_50_200_4_mooda_result.csv	2261045.441348972	200	0.5653336665131844	[[0. 4. 0.]]	50_200	50	[310.5 44. 322.02]	4	2	8857	5
110	data/processed/gc_codonusage_blocknumber_16_07_2019/constructs/seq_5/seq_5_3_50_200_0/seq_5_3_50_200_0_mooda_result.csv	1543053.7163155735	200	0.5694802698436328	[[0. 4. 0.]]	50_200	50	[214. 44. 316.54]	0	3	8844	5
111	data/processed/gc_codonusage_blocknumber_16_07_2019/constructs/seq_5/seq_5_3_50_200_1/seq_5_3_50_200_1_mooda_result.csv	1509780.2072405545	200	0.557200329925578	[[0. 4. 0.]]	50_200	50	[214. 44. 316.54]	1	3	8844	5
112	data/processed/gc_codonusage_blocknumber_16_07_2019/constructs/seq_5/seq_5_3_50_200_2/seq_5_3_50_200_2_mooda_result.csv	1537570.4601900033	200	0.5674566162630773	[[0. 4. 0.]]	50_200	50	[214. 44. 316.54]	2	3	8844	5
113	data/processed/gc_codonusage_blocknumber_16_07_2019/constructs/seq_5/seq_5_3_50_200_3/seq_5_3_50_200_3_mooda_result.csv	1489317.5092109924	200	0.5496483551158945	[[0. 4. 0.]]	50_200	50	[214. 44. 316.54]	3	3	8844	5
114	data/processed/gc_codonusage_blocknumber_16_07_2019/constructs/seq_5/seq_5_3_50_200_4/seq_5_3_50_200_4_mooda_result.csv	1561497.915742253	200	0.5762872964270205	[[0. 4. 0.]]	50_200	50	[214. 44. 316.54]	4	3	8844	5
115	data/processed/gc_codonusage_blocknumber_16_07_2019/constructs/seq_5/seq_5_4_50_200_0/seq_5_4_50_200_0_mooda_result.csv	1303745.586674696	200	0.5834831387110884	[[0. 4. 0.]]	50_200	50	[184.5 43. 310.53]	0	4	8720	5
116	data/processed/gc_codonusage_blocknumber_16_07_2019/constructs/seq_5/seq_5_4_50_200_1/seq_5_4_50_200_1_mooda_result.csv	1301199.0808802892	200	0.5823434660565053	[[0. 4. 0.]]	50_200	50	[184.5 43. 310.53]	1	4	8720	5
117	data/processed/gc_codonusage_blocknumber_16_07_2019/constructs/seq_5/seq_5_4_50_200_2/seq_5_4_50_200_2_mooda_result.csv	1288648.1057080745	200	0.5767263560449981	[[0. 4. 0.]]	50_200	50	[184.5 43. 310.53]	2	4	8720	5
118	data/processed/gc_codonusage_blocknumber_16_07_2019/constructs/seq_5/seq_5_4_50_200_3/seq_5_4_50_200_3_mooda_result.csv	1300039.4434237217	200	0.5818244776051996	[[0. 4. 0.]]	50_200	50	[184.5 43. 310.53]	3	4	8720	5
119	data/processed/gc_codonusage_blocknumber_16_07_2019/constructs/seq_5/seq_5_4_50_200_4/seq_5_4_50_200_4_mooda_result.csv	1290515.0556355058	200	0.5775618977447038	[[0. 4. 0.]]	50_200	50	[184.5 43. 310.53]	4	4	8720	5
120	data/processed/gc_codonusage_blocknumber_16_07_2019/constructs/seq_5/seq_5_5_50_200_0/seq_5_5_50_200_0_mooda_result.csv	1843183.1998184735	200	0.5506750147747521	[[0. 4. 0.]]	50_200	50	[283.5 43. 302.73]	0	5	8757	5
121	data/processed/gc_codonusage_blocknumber_16_07_2019/constructs/seq_5/seq_5_5_50_200_1/seq_5_5_50_200_1_mooda_result.csv	1857766.9774307385	200	0.5550321084987491	[[0. 4. 0.]]	50_200	50	[283.5 43. 302.73]	1	5	8757	5
122	data/processed/gc_codonusage_blocknumber_16_07_2019/constructs/seq_5/seq_5_5_50_200_2/seq_5_5_50_200_2_mooda_result.csv	1871282.750179648	200	0.5590701218437768	[[0. 4. 0.]]	50_200	50	[283.5 43. 302.73]	2	5	8757	5
123	data/processed/gc_codonusage_blocknumber_16_07_2019/constructs/seq_5/seq_5_5_50_200_3/seq_5_5_50_200_3_mooda_result.csv	1847319.880096403	200	0.5519109019472217	[[0. 4. 0.]]	50_200	50	[283.5 43. 302.73]	3	5	8757	5
124	data/processed/gc_codonusage_blocknumber_16_07_2019/constructs/seq_5/seq_5_5_50_200_4/seq_5_5_50_200_4_mooda_result.csv	1838201.8668479114	200	0.5491867765966738	[[0. 4. 0.]]	50_200	50	[283.5 43. 302.73]	4	5	8757	5
125	data/processed/gc_codonusage_blocknumber_16_07_2019/constructs/seq_5/seq_5_6_50_200_0/seq_5_6_50_200_0_mooda_result.csv	1644875.4136794906	200	0.5587703409480725	[[0. 4. 0.]]	50_200	50	[242.5 43. 311.26]	0	6	8682	5
126	data/processed/gc_codonusage_blocknumber_16_07_2019/constructs/seq_5/seq_5_6_50_200_1/seq_5_6_50_200_1_mooda_result.csv	1655137.498787892	200	0.5622564097087653	[[0. 4. 0.]]	50_200	50	[242.5 43. 311.26]	1	6	8682	5
127	data/processed/gc_codonusage_blocknumber_16_07_2019/constructs/seq_5/seq_5_6_50_200_2/seq_5_6_50_200_2_mooda_result.csv	1669789.9860356527	200	0.5672339145258954	[[0. 4. 0.]]	50_200	50	[242.5 43. 311.26]	2	6	8682	5
128	data/processed/gc_codonusage_blocknumber_16_07_2019/constructs/seq_5/seq_5_6_50_200_3/seq_5_6_50_200_3_mooda_result.csv	1634794.705504284	200	0.5553458866111585	[[0. 4. 0.]]	50_200	50	[242.5 43. 311.26]	3	6	8682	5
129	data/processed/gc_codonusage_blocknumber_16_07_2019/constructs/seq_5/seq_5_6_50_200_4/seq_5_6_50_200_4_mooda_result.csv	1620672.3648300571	200	0.5505484745713793	[[0. 4. 0.]]	50_200	50	[242.5 43. 311.26]	4	6	8682	5
130	data/processed/gc_codonusage_blocknumber_16_07_2019/constructs/seq_5/seq_5_7_50_200_0/seq_5_7_50_200_0_mooda_result.csv	1684625.9424235674	200	0.553518917825589	[[0. 4. 0.]]	50_200	50	[257. 43. 303.65]	0	7	8751	5
131	data/processed/gc_codonusage_blocknumber_16_07_2019/constructs/seq_5/seq_5_7_50_200_1/seq_5_7_50_200_1_mooda_result.csv	1715043.5675417946	200	0.5635132616821508	[[0. 4. 0.]]	50_200	50	[257. 43. 303.65]	1	7	8751	5
132	data/processed/gc_codonusage_blocknumber_16_07_2019/constructs/seq_5/seq_5_7_50_200_2/seq_5_7_50_200_2_mooda_result.csv	1670593.926804853	200	0.5489084070263734	[[0. 4. 0.]]	50_200	50	[257. 43. 303.65]	2	7	8751	5
133	data/processed/gc_codonusage_blocknumber_16_07_2019/constructs/seq_5/seq_5_7_50_200_3/seq_5_7_50_200_3_mooda_result.csv	1663776.3088061514	200	0.5466683367284172	[[0. 4. 0.]]	50_200	50	[257. 43. 303.65]	3	7	8751	5
134	data/processed/gc_codonusage_blocknumber_16_07_2019/constructs/seq_5/seq_5_7_50_200_4/seq_5_7_50_200_4_mooda_result.csv	1714648.557054183	200	0.5633834727645481	[[0. 4. 0.]]	50_200	50	[257. 43. 303.65]	4	7	8751	5
135	data/processed/gc_codonusage_blocknumber_16_07_2019/constructs/seq_5/seq_5_8_50_200_0/seq_5_8_50_200_0_mooda_result.csv	1401651.0246206902	200	0.5582206139902044	[[0. 4. 0.]]	50_200	50	[204.5 43. 314.83]	0	8	8794	5
136	data/processed/gc_codonusage_blocknumber_16_07_2019/constructs/seq_5/seq_5_8_50_200_1/seq_5_8_50_200_1_mooda_result.csv	1424389.345272633	200	0.567276362598435	[[0. 4. 0.]]	50_200	50	[204.5 43. 314.83]	1	8	8794	5
137	data/processed/gc_codonusage_blocknumber_16_07_2019/constructs/seq_5/seq_5_8_50_200_2/seq_5_8_50_200_2_mooda_result.csv	1464261.3957297867	200	0.5831557791552515	[[0. 4. 0.]]	50_200	50	[204.5 43. 314.83]	2	8	8794	5
138	data/processed/gc_codonusage_blocknumber_16_07_2019/constructs/seq_5/seq_5_8_50_200_3/seq_5_8_50_200_3_mooda_result.csv	1460243.6770049108	200	0.5815556851418026	[[0. 4. 0.]]	50_200	50	[204.5 43. 314.83]	3	8	8794	5
139	data/processed/gc_codonusage_blocknumber_16_07_2019/constructs/seq_5/seq_5_8_50_200_4/seq_5_8_50_200_4_mooda_result.csv	1414933.162287341	200	0.563510349390203	[[0. 4. 0.]]	50_200	50	[204.5 43. 314.83]	4	8	8794	5
140	data/processed/gc_codonusage_blocknumber_16_07_2019/constructs/seq_5/seq_5_9_50_200_0/seq_5_9_50_200_0_mooda_result.csv	1701147.8624201904	200	0.5612718580533917	[[0. 4. 0.]]	50_200	50	[263. 42. 303.27]	0	9	8591	5
141	data/processed/gc_codonusage_blocknumber_16_07_2019/constructs/seq_5/seq_5_9_50_200_1/seq_5_9_50_200_1_mooda_result.csv	1690533.1929862266	200	0.5577696843932213	[[0. 4. 0.]]	50_200	50	[263. 42. 303.27]	1	9	8591	5
142	data/processed/gc_codonusage_blocknumber_16_07_2019/constructs/seq_5/seq_5_9_50_200_2/seq_5_9_50_200_2_mooda_result.csv	1685816.082627253	200	0.556213334498946	[[0. 4. 0.]]	50_200	50	[263. 42. 303.27]	2	9	8591	5
143	data/processed/gc_codonusage_blocknumber_16_07_2019/constructs/seq_5/seq_5_9_50_200_3/seq_5_9_50_200_3_mooda_result.csv	1733136.9314785195	200	0.5718262399648048	[[0. 4. 0.]]	50_200	50	[263. 42. 303.27]	3	9	8591	5
144	data/processed/gc_codonusage_blocknumber_16_07_2019/constructs/seq_5/seq_5_9_50_200_4/seq_5_9_50_200_4_mooda_result.csv	1681594.0087556147	200	0.5548203155268023	[[0. 4. 0.]]	50_200	50	[263. 42. 303.27]	4	9	8591	5
145	data/processed/gc_codonusage_blocknumber_16_07_2019/constructs/seq_5/seq_5_10_50_200_0/seq_5_10_50_200_0_mooda_result.csv	1110615.7641150048	200	0.5483417484847458	[[0. 4. 0.]]	50_200	50	[165. 44. 306.88]	0	10	8808	5
146	data/processed/gc_codonusage_blocknumber_16_07_2019/constructs/seq_5/seq_5_10_50_200_1/seq_5_10_50_200_1_mooda_result.csv	1121904.083962358	200	0.5539151044936849	[[0. 4. 0.]]	50_200	50	[165. 44. 306.88]	1	10	8808	5
147	data/processed/gc_codonusage_blocknumber_16_07_2019/constructs/seq_5/seq_5_10_50_200_2/seq_5_10_50_200_2_mooda_result.csv	1117320.0443338514	200	0.5516518372267901	[[0. 4. 0.]]	50_200	50	[165. 44. 306.88]	2	10	8808	5
148	data/processed/gc_codonusage_blocknumber_16_07_2019/constructs/seq_5/seq_5_10_50_200_3/seq_5_10_50_200_3_mooda_result.csv	1143003.2205627682	200	0.5643323323314389	[[0. 4. 0.]]	50_200	50	[165. 44. 306.88]	3	10	8808	5
149	data/processed/gc_codonusage_blocknumber_16_07_2019/constructs/seq_5/seq_5_10_50_200_4/seq_5_10_50_200_4_mooda_result.csv	1123679.282818408	200	0.5547915693126496	[[0. 4. 0.]]	50_200	50	[165. 44. 306.88]	4	10	8808	5
150	data/processed/gc_codonusage_blocknumber_16_07_2019/constructs/seq_5/seq_5_1_100_200_0/seq_5_1_100_200_0_mooda_result.csv	1515263.9228283796	200	0.579418356892535	[[0. 4. 0.]]	100_200	100	[216. 43. 310.44]	0	1	8776	5
151	data/processed/gc_codonusage_blocknumber_16_07_2019/constructs/seq_5/seq_5_1_100_200_1/seq_5_1_100_200_1_mooda_result.csv	1513943.1378421795	200	0.578913304897973	[[0. 4. 0.]]	100_200	100	[216. 43. 310.44]	1	1	8776	5
152	data/processed/gc_codonusage_blocknumber_16_07_2019/constructs/seq_5/seq_5_1_100_200_2/seq_5_1_100_200_2_mooda_result.csv	1532416.1164594535	200	0.5859771455636654	[[0. 4. 0.]]	100_200	100	[216. 43. 310.44]	2	1	8776	5
153	data/processed/gc_codonusage_blocknumber_16_07_2019/constructs/seq_5/seq_5_1_100_200_3/seq_5_1_100_200_3_mooda_result.csv	1496468.6791432765	200	0.5722312860137607	[[0. 4. 0.]]	100_200	100	[216. 43. 310.44]	3	1	8776	5
154	data/processed/gc_codonusage_blocknumber_16_07_2019/constructs/seq_5/seq_5_1_100_200_4/seq_5_1_100_200_4_mooda_result.csv	1497646.3274823125	200	0.5726816043083636	[[0. 4. 0.]]	100_200	100	[216. 43. 310.44]	4	1	8776	5
155	data/processed/gc_codonusage_blocknumber_16_07_2019/constructs/seq_5/seq_5_2_100_200_0/seq_5_2_100_200_0_mooda_result.csv	2291605.6424290375	200	0.5729746940706254	[[0. 4. 0.]]	100_200	100	[310.5 44. 322.02]	0	2	8857	5
156	data/processed/gc_codonusage_blocknumber_16_07_2019/constructs/seq_5/seq_5_2_100_200_1/seq_5_2_100_200_1_mooda_result.csv	2309119.792453552	200	0.5773537916633361	[[0. 4. 0.]]	100_200	100	[310.5 44. 322.02]	1	2	8857	5
157	data/processed/gc_codonusage_blocknumber_16_07_2019/constructs/seq_5/seq_5_2_100_200_2/seq_5_2_100_200_2_mooda_result.csv	2312642.8031819137	200	0.5782346570081041	[[0. 4. 0.]]	100_200	100	[310.5 44. 322.02]	2	2	8857	5
158	data/processed/gc_codonusage_blocknumber_16_07_2019/constructs/seq_5/seq_5_2_100_200_3/seq_5_2_100_200_3_mooda_result.csv	2322426.720861205	200	0.5806809493087121	[[0. 4. 0.]]	100_200	100	[310.5 44. 322.02]	3	2	8857	5
159	data/processed/gc_codonusage_blocknumber_16_07_2019/constructs/seq_5/seq_5_2_100_200_4/seq_5_2_100_200_4_mooda_result.csv	2279652.7442855514	200	0.5699860872919469	[[0. 4. 0.]]	100_200	100	[310.5 44. 322.02]	4	2	8857	5
160	data/processed/gc_codonusage_blocknumber_16_07_2019/constructs/seq_5/seq_5_3_100_200_0/seq_5_3_100_200_0_mooda_result.csv	1542774.3552254967	200	0.5693771686830714	[[0. 4. 0.]]	100_200	100	[214. 44. 316.54]	0	3	8844	5
161	data/processed/gc_codonusage_blocknumber_16_07_2019/constructs/seq_5/seq_5_3_100_200_1/seq_5_3_100_200_1_mooda_result.csv	1529258.1798135492	200	0.564388881406055	[[0. 4. 0.]]	100_200	100	[214. 44. 316.54]	1	3	8844	5
162	data/processed/gc_codonusage_blocknumber_16_07_2019/constructs/seq_5/seq_5_3_100_200_2/seq_5_3_100_200_2_mooda_result.csv	1585500.2682970152	200	0.585145618120711	[[0. 4. 0.]]	100_200	100	[214. 44. 316.54]	2	3	8844	5
163	data/processed/gc_codonusage_blocknumber_16_07_2019/constructs/seq_5/seq_5_3_100_200_3/seq_5_3_100_200_3_mooda_result.csv	1582263.9932332058	200	0.5839512366308514	[[0. 4. 0.]]	100_200	100	[214. 44. 316.54]	3	3	8844	5
164	data/processed/gc_codonusage_blocknumber_16_07_2019/constructs/seq_5/seq_5_3_100_200_4/seq_5_3_100_200_4_mooda_result.csv	1579262.1876148768	200	0.5828433885660245	[[0. 4. 0.]]	100_200	100	[214. 44. 316.54]	4	3	8844	5
165	data/processed/gc_codonusage_blocknumber_16_07_2019/constructs/seq_5/seq_5_4_100_200_0/seq_5_4_100_200_0_mooda_result.csv	1289640.147794759	200	0.5771703382424362	[[0. 4. 0.]]	100_200	100	[184.5 43. 310.53]	0	4	8720	5
166	data/processed/gc_codonusage_blocknumber_16_07_2019/constructs/seq_5/seq_5_4_100_200_1/seq_5_4_100_200_1_mooda_result.csv	1341459.2893096479	200	0.6003616691627116	[[0. 4. 0.]]	100_200	100	[184.5 43. 310.53]	1	4	8720	5
167	data/processed/gc_codonusage_blocknumber_16_07_2019/constructs/seq_5/seq_5_4_100_200_2/seq_5_4_100_200_2_mooda_result.csv	1283039.1564163044	200	0.5742161060613485	[[0. 4. 0.]]	100_200	100	[184.5 43. 310.53]	2	4	8720	5
168	data/processed/gc_codonusage_blocknumber_16_07_2019/constructs/seq_5/seq_5_4_100_200_3/seq_5_4_100_200_3_mooda_result.csv	1322419.1475522511	200	0.5918403734531354	[[0. 4. 0.]]	100_200	100	[184.5 43. 310.53]	3	4	8720	5
169	data/processed/gc_codonusage_blocknumber_16_07_2019/constructs/seq_5/seq_5_4_100_200_4/seq_5_4_100_200_4_mooda_result.csv	1333660.1059438945	200	0.5968711936925396	[[0. 4. 0.]]	100_200	100	[184.5 43. 310.53]	4	4	8720	5
170	data/processed/gc_codonusage_blocknumber_16_07_2019/constructs/seq_5/seq_5_5_100_200_0/seq_5_5_100_200_0_mooda_result.csv	1930093.5819918173	200	0.5766406247000698	[[0. 4. 0.]]	100_200	100	[283.5 43. 302.73]	0	5	8757	5
171	data/processed/gc_codonusage_blocknumber_16_07_2019/constructs/seq_5/seq_5_5_100_200_1/seq_5_5_100_200_1_mooda_result.csv	1887402.8649631788	200	0.5638862163304593	[[0. 4. 0.]]	100_200	100	[283.5 43. 302.73]	1	5	8757	5
172	data/processed/gc_codonusage_blocknumber_16_07_2019/constructs/seq_5/seq_5_5_100_200_2/seq_5_5_100_200_2_mooda_result.csv	1914145.159502609	200	0.5718758255250644	[[0. 4. 0.]]	100_200	100	[283.5 43. 302.73]	2	5	8757	5
173	data/processed/gc_codonusage_blocknumber_16_07_2019/constructs/seq_5/seq_5_5_100_200_3/seq_5_5_100_200_3_mooda_result.csv	1861951.7416242014	200	0.5562823613679652	[[0. 4. 0.]]	100_200	100	[283.5 43. 302.73]	3	5	8757	5
174	data/processed/gc_codonusage_blocknumber_16_07_2019/constructs/seq_5/seq_5_5_100_200_4/seq_5_5_100_200_4_mooda_result.csv	1834971.9760120339	200	0.5482218045939219	[[0. 4. 0.]]	100_200	100	[283.5 43. 302.73]	4	5	8757	5
175	data/processed/gc_codonusage_blocknumber_16_07_2019/constructs/seq_5/seq_5_6_100_200_0/seq_5_6_100_200_0_mooda_result.csv	1659539.586828345	200	0.5637518155095882	[[0. 4. 0.]]	100_200	100	[242.5 43. 311.26]	0	6	8682	5
176	data/processed/gc_codonusage_blocknumber_16_07_2019/constructs/seq_5/seq_5_6_100_200_1/seq_5_6_100_200_1_mooda_result.csv	1698391.8255443738	200	0.5769500665706753	[[0. 4. 0.]]	100_200	100	[242.5 43. 311.26]	1	6	8682	5
177	data/processed/gc_codonusage_blocknumber_16_07_2019/constructs/seq_5/seq_5_6_100_200_2/seq_5_6_100_200_2_mooda_result.csv	1694168.3778919957	200	0.5755153455790005	[[0. 4. 0.]]	100_200	100	[242.5 43. 311.26]	2	6	8682	5
178	data/processed/gc_codonusage_blocknumber_16_07_2019/constructs/seq_5/seq_5_6_100_200_3/seq_5_6_100_200_3_mooda_result.csv	1693846.859318695	200	0.5754061245150037	[[0. 4. 0.]]	100_200	100	[242.5 43. 311.26]	3	6	8682	5
179	data/processed/gc_codonusage_blocknumber_16_07_2019/constructs/seq_5/seq_5_6_100_200_4/seq_5_6_100_200_4_mooda_result.csv	1684092.866123643	200	0.5720926564809642	[[0. 4. 0.]]	100_200	100	[242.5 43. 311.26]	4	6	8682	5
180	data/processed/gc_codonusage_blocknumber_16_07_2019/constructs/seq_5/seq_5_7_100_200_0/seq_5_7_100_200_0_mooda_result.csv	1760079.4174609662	200	0.5783107275663297	[[0. 4. 0.]]	100_200	100	[257. 43. 303.65]	0	7	8751	5
181	data/processed/gc_codonusage_blocknumber_16_07_2019/constructs/seq_5/seq_5_7_100_200_1/seq_5_7_100_200_1_mooda_result.csv	1739980.9899900318	200	0.5717069708844736	[[0. 4. 0.]]	100_200	100	[257. 43. 303.65]	1	7	8751	5
182	data/processed/gc_codonusage_blocknumber_16_07_2019/constructs/seq_5/seq_5_7_100_200_2/seq_5_7_100_200_2_mooda_result.csv	1745770.7685906389	200	0.5736093231543474	[[0. 4. 0.]]	100_200	100	[257. 43. 303.65]	2	7	8751	5
183	data/processed/gc_codonusage_blocknumber_16_07_2019/constructs/seq_5/seq_5_7_100_200_3/seq_5_7_100_200_3_mooda_result.csv	1712734.9472197527	200	0.5627547164228462	[[0. 4. 0.]]	100_200	100	[257. 43. 303.65]	3	7	8751	5
184	data/processed/gc_codonusage_blocknumber_16_07_2019/constructs/seq_5/seq_5_7_100_200_4/seq_5_7_100_200_4_mooda_result.csv	1711594.189337612	200	0.5623798966765023	[[0. 4. 0.]]	100_200	100	[257. 43. 303.65]	4	7	8751	5
185	data/processed/gc_codonusage_blocknumber_16_07_2019/constructs/seq_5/seq_5_8_100_200_0/seq_5_8_100_200_0_mooda_result.csv	1466914.826794876	200	0.584212532863783	[[0. 4. 0.]]	100_200	100	[204.5 43. 314.83]	0	8	8794	5
186	data/processed/gc_codonusage_blocknumber_16_07_2019/constructs/seq_5/seq_5_8_100_200_1/seq_5_8_100_200_1_mooda_result.csv	1507767.9721616078	200	0.6004826796331756	[[0. 4. 0.]]	100_200	100	[204.5 43. 314.83]	1	8	8794	5
187	data/processed/gc_codonusage_blocknumber_16_07_2019/constructs/seq_5/seq_5_8_100_200_2/seq_5_8_100_200_2_mooda_result.csv	1442024.4718333706	200	0.5742997164886758	[[0. 4. 0.]]	100_200	100	[204.5 43. 314.83]	2	8	8794	5
188	data/processed/gc_codonusage_blocknumber_16_07_2019/constructs/seq_5/seq_5_8_100_200_3/seq_5_8_100_200_3_mooda_result.csv	1485150.2071220323	200	0.5914749434237331	[[0. 4. 0.]]	100_200	100	[204.5 43. 314.83]	3	8	8794	5
189	data/processed/gc_codonusage_blocknumber_16_07_2019/constructs/seq_5/seq_5_8_100_200_4/seq_5_8_100_200_4_mooda_result.csv	1465736.630864627	200	0.583743305328518	[[0. 4. 0.]]	100_200	100	[204.5 43. 314.83]	4	8	8794	5
190	data/processed/gc_codonusage_blocknumber_16_07_2019/constructs/seq_5/seq_5_9_100_200_0/seq_5_9_100_200_0_mooda_result.csv	1758092.1073016322	200	0.58005987926901	[[0. 4. 0.]]	100_200	100	[263. 42. 303.27]	0	9	8591	5
191	data/processed/gc_codonusage_blocknumber_16_07_2019/constructs/seq_5/seq_5_9_100_200_1/seq_5_9_100_200_1_mooda_result.csv	1743270.3603209234	200	0.5751696344812205	[[0. 4. 0.]]	100_200	100	[263. 42. 303.27]	1	9	8591	5
192	data/processed/gc_codonusage_blocknumber_16_07_2019/constructs/seq_5/seq_5_9_100_200_2/seq_5_9_100_200_2_mooda_result.csv	1740976.0382286562	200	0.5744126524150832	[[0. 4. 0.]]	100_200	100	[263. 42. 303.27]	2	9	8591	5
193	data/processed/gc_codonusage_blocknumber_16_07_2019/constructs/seq_5/seq_5_9_100_200_3/seq_5_9_100_200_3_mooda_result.csv	1709028.0464698435	200	0.5638718234303338	[[0. 4. 0.]]	100_200	100	[263. 42. 303.27]	3	9	8591	5
194	data/processed/gc_codonusage_blocknumber_16_07_2019/constructs/seq_5/seq_5_9_100_200_4/seq_5_9_100_200_4_mooda_result.csv	1744319.028785849	200	0.5755156291538724	[[0. 4. 0.]]	100_200	100	[263. 42. 303.27]	4	9	8591	5
195	data/processed/gc_codonusage_blocknumber_16_07_2019/constructs/seq_5/seq_5_10_100_200_0/seq_5_10_100_200_0_mooda_result.csv	1143732.8115214526	200	0.5646925515853791	[[0. 4. 0.]]	100_200	100	[165. 44. 306.88]	0	10	8808	5
196	data/processed/gc_codonusage_blocknumber_16_07_2019/constructs/seq_5/seq_5_10_100_200_1/seq_5_10_100_200_1_mooda_result.csv	1178885.352745857	200	0.5820483343335484	[[0. 4. 0.]]	100_200	100	[165. 44. 306.88]	1	10	8808	5
197	data/processed/gc_codonusage_blocknumber_16_07_2019/constructs/seq_5/seq_5_10_100_200_2/seq_5_10_100_200_2_mooda_result.csv	1203556.3366483527	200	0.594229082065608	[[0. 4. 0.]]	100_200	100	[165. 44. 306.88]	2	10	8808	5
198	data/processed/gc_codonusage_blocknumber_16_07_2019/constructs/seq_5/seq_5_10_100_200_3/seq_5_10_100_200_3_mooda_result.csv	1172014.9616052178	200	0.5786562320308818	[[0. 4. 0.]]	100_200	100	[165. 44. 306.88]	3	10	8808	5
199	data/processed/gc_codonusage_blocknumber_16_07_2019/constructs/seq_5/seq_5_10_100_200_4/seq_5_10_100_200_4_mooda_result.csv	1185390.8944929286	200	0.5852603003902992	[[0. 4. 0.]]	100_200	100	[165. 44. 306.88]	4	10	8808	5
