## Supplementary Tables for "Design and assembly of DNA molecules using multi-objective optimisation": standard_gc_codonusage_blocknumber_seq_10_hypervolume.csv

	filename	hypervolume	iterations	normalised_hypervolume	null_point	parameter_setting	population_size	reference_points	run	sequence_id	sequence_length	transcription_units
0	data/processed/gc_codonusage_blocknumber_16_07_2019/constructs/seq_10/seq_10_1_50_100_0/seq_10_1_50_100_0_mooda_result.csv	7849226.639592918	100	0.4569738386190599	[[0. 8. 0.]]	50_100	50	[364. 87. 597.32]	0	1	17490	10
1	data/processed/gc_codonusage_blocknumber_16_07_2019/constructs/seq_10/seq_10_1_50_100_1/seq_10_1_50_100_1_mooda_result.csv	8034790.615598007	100	0.4677771809504846	[[0. 8. 0.]]	50_100	50	[364. 87. 597.32]	1	1	17490	10
2	data/processed/gc_codonusage_blocknumber_16_07_2019/constructs/seq_10/seq_10_1_50_100_2/seq_10_1_50_100_2_mooda_result.csv	7848091.172892127	100	0.45690773292474	[[0. 8. 0.]]	50_100	50	[364. 87. 597.32]	2	1	17490	10
3	data/processed/gc_codonusage_blocknumber_16_07_2019/constructs/seq_10/seq_10_1_50_100_3/seq_10_1_50_100_3_mooda_result.csv	7974463.796882991	100	0.4642650160983678	[[0. 8. 0.]]	50_100	50	[364. 87. 597.32]	3	1	17490	10
4	data/processed/gc_codonusage_blocknumber_16_07_2019/constructs/seq_10/seq_10_1_50_100_4/seq_10_1_50_100_4_mooda_result.csv	7751962.538430762	100	0.4513112234712562	[[0. 8. 0.]]	50_100	50	[364. 87. 597.32]	4	1	17490	10
5	data/processed/gc_codonusage_blocknumber_16_07_2019/constructs/seq_10/seq_10_2_50_100_0/seq_10_2_50_100_0_mooda_result.csv	9638139.688458879	100	0.47998963701849373	[[0. 8. 0.]]	50_100	50	[412. 88. 609.22]	0	2	17613	10
6	data/processed/gc_codonusage_blocknumber_16_07_2019/constructs/seq_10/seq_10_2_50_100_1/seq_10_2_50_100_1_mooda_result.csv	9556409.656953398	100	0.47591939427208485	[[0. 8. 0.]]	50_100	50	[412. 88. 609.22]	1	2	17613	10
7	data/processed/gc_codonusage_blocknumber_16_07_2019/constructs/seq_10/seq_10_2_50_100_2/seq_10_2_50_100_2_mooda_result.csv	9344257.18323485	100	0.46535397478821094	[[0. 8. 0.]]	50_100	50	[412. 88. 609.22]	2	2	17613	10
8	data/processed/gc_codonusage_blocknumber_16_07_2019/constructs/seq_10/seq_10_2_50_100_3/seq_10_2_50_100_3_mooda_result.csv	9509069.496157056	100	0.47356180376898777	[[0. 8. 0.]]	50_100	50	[412. 88. 609.22]	3	2	17613	10
9	data/processed/gc_codonusage_blocknumber_16_07_2019/constructs/seq_10/seq_10_2_50_100_4/seq_10_2_50_100_4_mooda_result.csv	9596447.73641184	100	0.4779133333357806	[[0. 8. 0.]]	50_100	50	[412. 88. 609.22]	4	2	17613	10
10	data/processed/gc_codonusage_blocknumber_16_07_2019/constructs/seq_10/seq_10_3_50_100_0/seq_10_3_50_100_0_mooda_result.csv	8936370.908074107	100	0.45809045461009157	[[0. 8. 0.]]	50_100	50	[404.5 87. 610.47]	0	3	17499	10
11	data/processed/gc_codonusage_blocknumber_16_07_2019/constructs/seq_10/seq_10_3_50_100_1/seq_10_3_50_100_1_mooda_result.csv	8970736.48860654	100	0.45985208073002115	[[0. 8. 0.]]	50_100	50	[404.5 87. 610.47]	1	3	17499	10
12	data/processed/gc_codonusage_blocknumber_16_07_2019/constructs/seq_10/seq_10_3_50_100_2/seq_10_3_50_100_2_mooda_result.csv	8838974.19148864	100	0.45309776723877226	[[0. 8. 0.]]	50_100	50	[404.5 87. 610.47]	2	3	17499	10
13	data/processed/gc_codonusage_blocknumber_16_07_2019/constructs/seq_10/seq_10_3_50_100_3/seq_10_3_50_100_3_mooda_result.csv	8934129.63859172	100	0.45797556410625595	[[0. 8. 0.]]	50_100	50	[404.5 87. 610.47]	3	3	17499	10
14	data/processed/gc_codonusage_blocknumber_16_07_2019/constructs/seq_10/seq_10_3_50_100_4/seq_10_3_50_100_4_mooda_result.csv	8834699.618908625	100	0.4528786468691518	[[0. 8. 0.]]	50_100	50	[404.5 87. 610.47]	4	3	17499	10
15	data/processed/gc_codonusage_blocknumber_16_07_2019/constructs/seq_10/seq_10_4_50_100_0/seq_10_4_50_100_0_mooda_result.csv	11958906.93293743	100	0.4479355346019941	[[0. 8. 0.]]	50_100	50	[531. 88. 628.48]	0	4	17675	10
16	data/processed/gc_codonusage_blocknumber_16_07_2019/constructs/seq_10/seq_10_4_50_100_1/seq_10_4_50_100_1_mooda_result.csv	11912747.504629614	100	0.4462065765699655	[[0. 8. 0.]]	50_100	50	[531. 88. 628.48]	1	4	17675	10
17	data/processed/gc_codonusage_blocknumber_16_07_2019/constructs/seq_10/seq_10_4_50_100_2/seq_10_4_50_100_2_mooda_result.csv	11788533.810513511	100	0.44155400022742863	[[0. 8. 0.]]	50_100	50	[531. 88. 628.48]	2	4	17675	10
18	data/processed/gc_codonusage_blocknumber_16_07_2019/constructs/seq_10/seq_10_4_50_100_3/seq_10_4_50_100_3_mooda_result.csv	12047446.49158271	100	0.45125189242278835	[[0. 8. 0.]]	50_100	50	[531. 88. 628.48]	3	4	17675	10
19	data/processed/gc_codonusage_blocknumber_16_07_2019/constructs/seq_10/seq_10_4_50_100_4/seq_10_4_50_100_4_mooda_result.csv	11856722.047724852	100	0.444108074329695	[[0. 8. 0.]]	50_100	50	[531. 88. 628.48]	4	4	17675	10
20	data/processed/gc_codonusage_blocknumber_16_07_2019/constructs/seq_10/seq_10_5_50_100_0/seq_10_5_50_100_0_mooda_result.csv	8345619.075472564	100	0.4538692735088559	[[0. 8. 0.]]	50_100	50	[399. 85. 598.5]	0	5	17079	10
21	data/processed/gc_codonusage_blocknumber_16_07_2019/constructs/seq_10/seq_10_5_50_100_1/seq_10_5_50_100_1_mooda_result.csv	8251084.377577678	100	0.44872808574711975	[[0. 8. 0.]]	50_100	50	[399. 85. 598.5]	1	5	17079	10
22	data/processed/gc_codonusage_blocknumber_16_07_2019/constructs/seq_10/seq_10_5_50_100_2/seq_10_5_50_100_2_mooda_result.csv	8164445.497918495	100	0.44401630522935054	[[0. 8. 0.]]	50_100	50	[399. 85. 598.5]	2	5	17079	10
23	data/processed/gc_codonusage_blocknumber_16_07_2019/constructs/seq_10/seq_10_5_50_100_3/seq_10_5_50_100_3_mooda_result.csv	8241015.113303756	100	0.4481804775206426	[[0. 8. 0.]]	50_100	50	[399. 85. 598.5]	3	5	17079	10
24	data/processed/gc_codonusage_blocknumber_16_07_2019/constructs/seq_10/seq_10_5_50_100_4/seq_10_5_50_100_4_mooda_result.csv	8389310.092518207	100	0.4562453716731788	[[0. 8. 0.]]	50_100	50	[399. 85. 598.5]	4	5	17079	10
25	data/processed/gc_codonusage_blocknumber_16_07_2019/constructs/seq_10/seq_10_6_50_100_0/seq_10_6_50_100_0_mooda_result.csv	9400190.461188063	100	0.4550869189877313	[[0. 8. 0.]]	50_100	50	[434. 86. 610.18]	0	6	17264	10
26	data/processed/gc_codonusage_blocknumber_16_07_2019/constructs/seq_10/seq_10_6_50_100_1/seq_10_6_50_100_1_mooda_result.csv	9390601.28848776	100	0.45462268296210606	[[0. 8. 0.]]	50_100	50	[434. 86. 610.18]	1	6	17264	10
27	data/processed/gc_codonusage_blocknumber_16_07_2019/constructs/seq_10/seq_10_6_50_100_2/seq_10_6_50_100_2_mooda_result.csv	9230645.301226508	100	0.44687881035474575	[[0. 8. 0.]]	50_100	50	[434. 86. 610.18]	2	6	17264	10
28	data/processed/gc_codonusage_blocknumber_16_07_2019/constructs/seq_10/seq_10_6_50_100_3/seq_10_6_50_100_3_mooda_result.csv	9233463.696844684	100	0.44701525599206127	[[0. 8. 0.]]	50_100	50	[434. 86. 610.18]	3	6	17264	10
29	data/processed/gc_codonusage_blocknumber_16_07_2019/constructs/seq_10/seq_10_6_50_100_4/seq_10_6_50_100_4_mooda_result.csv	9302685.956761325	100	0.4503664801104341	[[0. 8. 0.]]	50_100	50	[434. 86. 610.18]	4	6	17264	10
30	data/processed/gc_codonusage_blocknumber_16_07_2019/constructs/seq_10/seq_10_7_50_100_0/seq_10_7_50_100_0_mooda_result.csv	10417333.399890507	100	0.46193334379626577	[[0. 8. 0.]]	50_100	50	[465.5 87. 613.24]	0	7	17491	10
31	data/processed/gc_codonusage_blocknumber_16_07_2019/constructs/seq_10/seq_10_7_50_100_1/seq_10_7_50_100_1_mooda_result.csv	10452957.680063035	100	0.46351302280131745	[[0. 8. 0.]]	50_100	50	[465.5 87. 613.24]	1	7	17491	10
32	data/processed/gc_codonusage_blocknumber_16_07_2019/constructs/seq_10/seq_10_7_50_100_2/seq_10_7_50_100_2_mooda_result.csv	10379204.324095875	100	0.46024259523311994	[[0. 8. 0.]]	50_100	50	[465.5 87. 613.24]	2	7	17491	10
33	data/processed/gc_codonusage_blocknumber_16_07_2019/constructs/seq_10/seq_10_7_50_100_3/seq_10_7_50_100_3_mooda_result.csv	10346281.507270444	100	0.45878270657643905	[[0. 8. 0.]]	50_100	50	[465.5 87. 613.24]	3	7	17491	10
34	data/processed/gc_codonusage_blocknumber_16_07_2019/constructs/seq_10/seq_10_7_50_100_4/seq_10_7_50_100_4_mooda_result.csv	10410409.056984305	100	0.4616262993013389	[[0. 8. 0.]]	50_100	50	[465.5 87. 613.24]	4	7	17491	10
35	data/processed/gc_codonusage_blocknumber_16_07_2019/constructs/seq_10/seq_10_8_50_100_0/seq_10_8_50_100_0_mooda_result.csv	12166408.734741714	100	0.4659963983243627	[[0. 8. 0.]]	50_100	50	[528. 87. 625.92]	0	8	17561	10
36	data/processed/gc_codonusage_blocknumber_16_07_2019/constructs/seq_10/seq_10_8_50_100_1/seq_10_8_50_100_1_mooda_result.csv	12466781.831565175	100	0.47750125438542607	[[0. 8. 0.]]	50_100	50	[528. 87. 625.92]	1	8	17561	10
37	data/processed/gc_codonusage_blocknumber_16_07_2019/constructs/seq_10/seq_10_8_50_100_2/seq_10_8_50_100_2_mooda_result.csv	12318116.156677598	100	0.47180707867897903	[[0. 8. 0.]]	50_100	50	[528. 87. 625.92]	2	8	17561	10
38	data/processed/gc_codonusage_blocknumber_16_07_2019/constructs/seq_10/seq_10_8_50_100_3/seq_10_8_50_100_3_mooda_result.csv	12118714.920256274	100	0.4641696352871239	[[0. 8. 0.]]	50_100	50	[528. 87. 625.92]	3	8	17561	10
39	data/processed/gc_codonusage_blocknumber_16_07_2019/constructs/seq_10/seq_10_8_50_100_4/seq_10_8_50_100_4_mooda_result.csv	12116653.226290854	100	0.46409066852024305	[[0. 8. 0.]]	50_100	50	[528. 87. 625.92]	4	8	17561	10
40	data/processed/gc_codonusage_blocknumber_16_07_2019/constructs/seq_10/seq_10_9_50_100_0/seq_10_9_50_100_0_mooda_result.csv	9788325.17773081	100	0.4595572253197009	[[0. 8. 0.]]	50_100	50	[430.5 87. 626.28]	0	9	17592	10
41	data/processed/gc_codonusage_blocknumber_16_07_2019/constructs/seq_10/seq_10_9_50_100_1/seq_10_9_50_100_1_mooda_result.csv	9768961.506925303	100	0.4586481101579337	[[0. 8. 0.]]	50_100	50	[430.5 87. 626.28]	1	9	17592	10
42	data/processed/gc_codonusage_blocknumber_16_07_2019/constructs/seq_10/seq_10_9_50_100_2/seq_10_9_50_100_2_mooda_result.csv	9757628.560877023	100	0.45811603371522475	[[0. 8. 0.]]	50_100	50	[430.5 87. 626.28]	2	9	17592	10
43	data/processed/gc_codonusage_blocknumber_16_07_2019/constructs/seq_10/seq_10_9_50_100_3/seq_10_9_50_100_3_mooda_result.csv	9663492.439926555	100	0.45369638747740065	[[0. 8. 0.]]	50_100	50	[430.5 87. 626.28]	3	9	17592	10
44	data/processed/gc_codonusage_blocknumber_16_07_2019/constructs/seq_10/seq_10_9_50_100_4/seq_10_9_50_100_4_mooda_result.csv	9743126.724219572	100	0.457435179361152	[[0. 8. 0.]]	50_100	50	[430.5 87. 626.28]	4	9	17592	10
45	data/processed/gc_codonusage_blocknumber_16_07_2019/constructs/seq_10/seq_10_10_50_100_0/seq_10_10_50_100_0_mooda_result.csv	9499923.133036401	100	0.4531847626322609	[[0. 8. 0.]]	50_100	50	[434.5 87. 610.7]	0	10	17553	10
46	data/processed/gc_codonusage_blocknumber_16_07_2019/constructs/seq_10/seq_10_10_50_100_1/seq_10_10_50_100_1_mooda_result.csv	9533326.04918124	100	0.45477821685418846	[[0. 8. 0.]]	50_100	50	[434.5 87. 610.7]	1	10	17553	10
47	data/processed/gc_codonusage_blocknumber_16_07_2019/constructs/seq_10/seq_10_10_50_100_2/seq_10_10_50_100_2_mooda_result.csv	9449188.923012568	100	0.45076453558357765	[[0. 8. 0.]]	50_100	50	[434.5 87. 610.7]	2	10	17553	10
48	data/processed/gc_codonusage_blocknumber_16_07_2019/constructs/seq_10/seq_10_10_50_100_3/seq_10_10_50_100_3_mooda_result.csv	9443534.775913391	100	0.4504948098947332	[[0. 8. 0.]]	50_100	50	[434.5 87. 610.7]	3	10	17553	10
49	data/processed/gc_codonusage_blocknumber_16_07_2019/constructs/seq_10/seq_10_10_50_100_4/seq_10_10_50_100_4_mooda_result.csv	9490027.134550676	100	0.4527126834730973	[[0. 8. 0.]]	50_100	50	[434.5 87. 610.7]	4	10	17553	10
50	data/processed/gc_codonusage_blocknumber_16_07_2019/constructs/seq_10/seq_10_1_100_100_0/seq_10_1_100_100_0_mooda_result.csv	8025467.869648722	100	0.4672344203450734	[[0. 8. 0.]]	100_100	100	[364. 87. 597.32]	0	1	17490	10
51	data/processed/gc_codonusage_blocknumber_16_07_2019/constructs/seq_10/seq_10_1_100_100_1/seq_10_1_100_100_1_mooda_result.csv	8005595.857677807	100	0.46607749240702323	[[0. 8. 0.]]	100_100	100	[364. 87. 597.32]	1	1	17490	10
52	data/processed/gc_codonusage_blocknumber_16_07_2019/constructs/seq_10/seq_10_1_100_100_2/seq_10_1_100_100_2_mooda_result.csv	7959058.779287923	100	0.46336815194249	[[0. 8. 0.]]	100_100	100	[364. 87. 597.32]	2	1	17490	10
53	data/processed/gc_codonusage_blocknumber_16_07_2019/constructs/seq_10/seq_10_1_100_100_3/seq_10_1_100_100_3_mooda_result.csv	8133081.521869262	100	0.4734995756273761	[[0. 8. 0.]]	100_100	100	[364. 87. 597.32]	3	1	17490	10
54	data/processed/gc_codonusage_blocknumber_16_07_2019/constructs/seq_10/seq_10_1_100_100_4/seq_10_1_100_100_4_mooda_result.csv	7865021.173832207	100	0.4578933800301998	[[0. 8. 0.]]	100_100	100	[364. 87. 597.32]	4	1	17490	10
55	data/processed/gc_codonusage_blocknumber_16_07_2019/constructs/seq_10/seq_10_2_100_100_0/seq_10_2_100_100_0_mooda_result.csv	9757023.10539935	100	0.4859101579892683	[[0. 8. 0.]]	100_100	100	[412. 88. 609.22]	0	2	17613	10
56	data/processed/gc_codonusage_blocknumber_16_07_2019/constructs/seq_10/seq_10_2_100_100_1/seq_10_2_100_100_1_mooda_result.csv	9594667.171408413	100	0.4778246592993682	[[0. 8. 0.]]	100_100	100	[412. 88. 609.22]	1	2	17613	10
57	data/processed/gc_codonusage_blocknumber_16_07_2019/constructs/seq_10/seq_10_2_100_100_2/seq_10_2_100_100_2_mooda_result.csv	9785892.155623732	100	0.4873478674836495	[[0. 8. 0.]]	100_100	100	[412. 88. 609.22]	2	2	17613	10
58	data/processed/gc_codonusage_blocknumber_16_07_2019/constructs/seq_10/seq_10_2_100_100_3/seq_10_2_100_100_3_mooda_result.csv	9671987.151961152	100	0.4816752768043444	[[0. 8. 0.]]	100_100	100	[412. 88. 609.22]	3	2	17613	10
59	data/processed/gc_codonusage_blocknumber_16_07_2019/constructs/seq_10/seq_10_2_100_100_4/seq_10_2_100_100_4_mooda_result.csv	9760297.123801818	100	0.48607320759794687	[[0. 8. 0.]]	100_100	100	[412. 88. 609.22]	4	2	17613	10
60	data/processed/gc_codonusage_blocknumber_16_07_2019/constructs/seq_10/seq_10_3_100_100_0/seq_10_3_100_100_0_mooda_result.csv	9186990.988430876	100	0.47093757876440806	[[0. 8. 0.]]	100_100	100	[404.5 87. 610.47]	0	3	17499	10
61	data/processed/gc_codonusage_blocknumber_16_07_2019/constructs/seq_10/seq_10_3_100_100_1/seq_10_3_100_100_1_mooda_result.csv	9103880.998270852	100	0.46667724830513324	[[0. 8. 0.]]	100_100	100	[404.5 87. 610.47]	1	3	17499	10
62	data/processed/gc_codonusage_blocknumber_16_07_2019/constructs/seq_10/seq_10_3_100_100_2/seq_10_3_100_100_2_mooda_result.csv	9166035.895314828	100	0.46986339236025443	[[0. 8. 0.]]	100_100	100	[404.5 87. 610.47]	2	3	17499	10
63	data/processed/gc_codonusage_blocknumber_16_07_2019/constructs/seq_10/seq_10_3_100_100_3/seq_10_3_100_100_3_mooda_result.csv	9084181.560794123	100	0.46566742850668186	[[0. 8. 0.]]	100_100	100	[404.5 87. 610.47]	3	3	17499	10
64	data/processed/gc_codonusage_blocknumber_16_07_2019/constructs/seq_10/seq_10_3_100_100_4/seq_10_3_100_100_4_mooda_result.csv	9038376.8302816	100	0.46331941609318456	[[0. 8. 0.]]	100_100	100	[404.5 87. 610.47]	4	3	17499	10
65	data/processed/gc_codonusage_blocknumber_16_07_2019/constructs/seq_10/seq_10_4_100_100_0/seq_10_4_100_100_0_mooda_result.csv	12240602.142868774	100	0.45848677437357277	[[0. 8. 0.]]	100_100	100	[531. 88. 628.48]	0	4	17675	10
66	data/processed/gc_codonusage_blocknumber_16_07_2019/constructs/seq_10/seq_10_4_100_100_1/seq_10_4_100_100_1_mooda_result.csv	12253068.301436396	100	0.4589537096406281	[[0. 8. 0.]]	100_100	100	[531. 88. 628.48]	1	4	17675	10
67	data/processed/gc_codonusage_blocknumber_16_07_2019/constructs/seq_10/seq_10_4_100_100_2/seq_10_4_100_100_2_mooda_result.csv	11999261.29565861	100	0.4494470567787617	[[0. 8. 0.]]	100_100	100	[531. 88. 628.48]	2	4	17675	10
68	data/processed/gc_codonusage_blocknumber_16_07_2019/constructs/seq_10/seq_10_4_100_100_3/seq_10_4_100_100_3_mooda_result.csv	12132042.564513205	100	0.45442054214686833	[[0. 8. 0.]]	100_100	100	[531. 88. 628.48]	3	4	17675	10
69	data/processed/gc_codonusage_blocknumber_16_07_2019/constructs/seq_10/seq_10_4_100_100_4/seq_10_4_100_100_4_mooda_result.csv	11980268.751484798	100	0.4487356677299417	[[0. 8. 0.]]	100_100	100	[531. 88. 628.48]	4	4	17675	10
70	data/processed/gc_codonusage_blocknumber_16_07_2019/constructs/seq_10/seq_10_5_100_100_0/seq_10_5_100_100_0_mooda_result.csv	8385352.422298266	100	0.45603013720210267	[[0. 8. 0.]]	100_100	100	[399. 85. 598.5]	0	5	17079	10
71	data/processed/gc_codonusage_blocknumber_16_07_2019/constructs/seq_10/seq_10_5_100_100_1/seq_10_5_100_100_1_mooda_result.csv	8336625.417107439	100	0.45338016117920704	[[0. 8. 0.]]	100_100	100	[399. 85. 598.5]	1	5	17079	10
72	data/processed/gc_codonusage_blocknumber_16_07_2019/constructs/seq_10/seq_10_5_100_100_2/seq_10_5_100_100_2_mooda_result.csv	8344368.0578946015	100	0.45380123800015104	[[0. 8. 0.]]	100_100	100	[399. 85. 598.5]	2	5	17079	10
73	data/processed/gc_codonusage_blocknumber_16_07_2019/constructs/seq_10/seq_10_5_100_100_3/seq_10_5_100_100_3_mooda_result.csv	8442980.084270779	100	0.4591641677439888	[[0. 8. 0.]]	100_100	100	[399. 85. 598.5]	3	5	17079	10
74	data/processed/gc_codonusage_blocknumber_16_07_2019/constructs/seq_10/seq_10_5_100_100_4/seq_10_5_100_100_4_mooda_result.csv	8379762.9713619985	100	0.45572615974844527	[[0. 8. 0.]]	100_100	100	[399. 85. 598.5]	4	5	17079	10
75	data/processed/gc_codonusage_blocknumber_16_07_2019/constructs/seq_10/seq_10_6_100_100_0/seq_10_6_100_100_0_mooda_result.csv	9395629.211554486	100	0.4548660973936318	[[0. 8. 0.]]	100_100	100	[434. 86. 610.18]	0	6	17264	10
76	data/processed/gc_codonusage_blocknumber_16_07_2019/constructs/seq_10/seq_10_6_100_100_1/seq_10_6_100_100_1_mooda_result.csv	9449107.335582962	100	0.4574551082012157	[[0. 8. 0.]]	100_100	100	[434. 86. 610.18]	1	6	17264	10
77	data/processed/gc_codonusage_blocknumber_16_07_2019/constructs/seq_10/seq_10_6_100_100_2/seq_10_6_100_100_2_mooda_result.csv	9432516.284694934	100	0.4566518936001312	[[0. 8. 0.]]	100_100	100	[434. 86. 610.18]	2	6	17264	10
78	data/processed/gc_codonusage_blocknumber_16_07_2019/constructs/seq_10/seq_10_6_100_100_3/seq_10_6_100_100_3_mooda_result.csv	9535448.443458648	100	0.46163509890750687	[[0. 8. 0.]]	100_100	100	[434. 86. 610.18]	3	6	17264	10
79	data/processed/gc_codonusage_blocknumber_16_07_2019/constructs/seq_10/seq_10_6_100_100_4/seq_10_6_100_100_4_mooda_result.csv	9391597.353122463	100	0.4546709049622444	[[0. 8. 0.]]	100_100	100	[434. 86. 610.18]	4	6	17264	10
80	data/processed/gc_codonusage_blocknumber_16_07_2019/constructs/seq_10/seq_10_7_100_100_0/seq_10_7_100_100_0_mooda_result.csv	10540693.465916663	100	0.4674034699411187	[[0. 8. 0.]]	100_100	100	[465.5 87. 613.24]	0	7	17491	10
81	data/processed/gc_codonusage_blocknumber_16_07_2019/constructs/seq_10/seq_10_7_100_100_1/seq_10_7_100_100_1_mooda_result.csv	10432377.744964689	100	0.4626004516211353	[[0. 8. 0.]]	100_100	100	[465.5 87. 613.24]	1	7	17491	10
82	data/processed/gc_codonusage_blocknumber_16_07_2019/constructs/seq_10/seq_10_7_100_100_2/seq_10_7_100_100_2_mooda_result.csv	10618096.286284685	100	0.4708357248435333	[[0. 8. 0.]]	100_100	100	[465.5 87. 613.24]	2	7	17491	10
83	data/processed/gc_codonusage_blocknumber_16_07_2019/constructs/seq_10/seq_10_7_100_100_3/seq_10_7_100_100_3_mooda_result.csv	10546052.006121742	100	0.46764108241830254	[[0. 8. 0.]]	100_100	100	[465.5 87. 613.24]	3	7	17491	10
84	data/processed/gc_codonusage_blocknumber_16_07_2019/constructs/seq_10/seq_10_7_100_100_4/seq_10_7_100_100_4_mooda_result.csv	10418824.056955138	100	0.46199944364887546	[[0. 8. 0.]]	100_100	100	[465.5 87. 613.24]	4	7	17491	10
85	data/processed/gc_codonusage_blocknumber_16_07_2019/constructs/seq_10/seq_10_8_100_100_0/seq_10_8_100_100_0_mooda_result.csv	12423176.586497322	100	0.47583109126722944	[[0. 8. 0.]]	100_100	100	[528. 87. 625.92]	0	8	17561	10
86	data/processed/gc_codonusage_blocknumber_16_07_2019/constructs/seq_10/seq_10_8_100_100_1/seq_10_8_100_100_1_mooda_result.csv	12447627.980131432	100	0.47676762575459797	[[0. 8. 0.]]	100_100	100	[528. 87. 625.92]	1	8	17561	10
87	data/processed/gc_codonusage_blocknumber_16_07_2019/constructs/seq_10/seq_10_8_100_100_2/seq_10_8_100_100_2_mooda_result.csv	12458482.089080678	100	0.47718335859636296	[[0. 8. 0.]]	100_100	100	[528. 87. 625.92]	2	8	17561	10
88	data/processed/gc_codonusage_blocknumber_16_07_2019/constructs/seq_10/seq_10_8_100_100_3/seq_10_8_100_100_3_mooda_result.csv	12279729.767750658	100	0.47033680759285706	[[0. 8. 0.]]	100_100	100	[528. 87. 625.92]	3	8	17561	10
89	data/processed/gc_codonusage_blocknumber_16_07_2019/constructs/seq_10/seq_10_8_100_100_4/seq_10_8_100_100_4_mooda_result.csv	12468240.429012217	100	0.4775571214183152	[[0. 8. 0.]]	100_100	100	[528. 87. 625.92]	4	8	17561	10
90	data/processed/gc_codonusage_blocknumber_16_07_2019/constructs/seq_10/seq_10_9_100_100_0/seq_10_9_100_100_0_mooda_result.csv	9975232.946188373	100	0.4683324564142371	[[0. 8. 0.]]	100_100	100	[430.5 87. 626.28]	0	9	17592	10
91	data/processed/gc_codonusage_blocknumber_16_07_2019/constructs/seq_10/seq_10_9_100_100_1/seq_10_9_100_100_1_mooda_result.csv	9849800.28486532	100	0.46244345244722224	[[0. 8. 0.]]	100_100	100	[430.5 87. 626.28]	1	9	17592	10
92	data/processed/gc_codonusage_blocknumber_16_07_2019/constructs/seq_10/seq_10_9_100_100_2/seq_10_9_100_100_2_mooda_result.csv	9787585.746401846	100	0.4595225093694558	[[0. 8. 0.]]	100_100	100	[430.5 87. 626.28]	2	9	17592	10
93	data/processed/gc_codonusage_blocknumber_16_07_2019/constructs/seq_10/seq_10_9_100_100_3/seq_10_9_100_100_3_mooda_result.csv	9850772.702497037	100	0.46248910699389595	[[0. 8. 0.]]	100_100	100	[430.5 87. 626.28]	3	9	17592	10
94	data/processed/gc_codonusage_blocknumber_16_07_2019/constructs/seq_10/seq_10_9_100_100_4/seq_10_9_100_100_4_mooda_result.csv	9783357.818695141	100	0.4593240101685745	[[0. 8. 0.]]	100_100	100	[430.5 87. 626.28]	4	9	17592	10
95	data/processed/gc_codonusage_blocknumber_16_07_2019/constructs/seq_10/seq_10_10_100_100_0/seq_10_10_100_100_0_mooda_result.csv	9610088.843846297	100	0.4584401126813554	[[0. 8. 0.]]	100_100	100	[434.5 87. 610.7]	0	10	17553	10
96	data/processed/gc_codonusage_blocknumber_16_07_2019/constructs/seq_10/seq_10_10_100_100_1/seq_10_10_100_100_1_mooda_result.csv	9436856.247780241	100	0.45017621708673144	[[0. 8. 0.]]	100_100	100	[434.5 87. 610.7]	1	10	17553	10
97	data/processed/gc_codonusage_blocknumber_16_07_2019/constructs/seq_10/seq_10_10_100_100_2/seq_10_10_100_100_2_mooda_result.csv	9608646.898745213	100	0.4583713260670626	[[0. 8. 0.]]	100_100	100	[434.5 87. 610.7]	2	10	17553	10
98	data/processed/gc_codonusage_blocknumber_16_07_2019/constructs/seq_10/seq_10_10_100_100_3/seq_10_10_100_100_3_mooda_result.csv	9723893.029285312	100	0.46386903268865376	[[0. 8. 0.]]	100_100	100	[434.5 87. 610.7]	3	10	17553	10
99	data/processed/gc_codonusage_blocknumber_16_07_2019/constructs/seq_10/seq_10_10_100_100_4/seq_10_10_100_100_4_mooda_result.csv	9582506.459346231	100	0.4571243213641578	[[0. 8. 0.]]	100_100	100	[434.5 87. 610.7]	4	10	17553	10
100	data/processed/gc_codonusage_blocknumber_16_07_2019/constructs/seq_10/seq_10_1_50_200_0/seq_10_1_50_200_0_mooda_result.csv	8612260.086967438	200	0.5013968549812875	[[0. 8. 0.]]	50_200	50	[364. 87. 597.32]	0	1	17490	10
101	data/processed/gc_codonusage_blocknumber_16_07_2019/constructs/seq_10/seq_10_1_50_200_1/seq_10_1_50_200_1_mooda_result.csv	8407574.121750996	200	0.48948025025941694	[[0. 8. 0.]]	50_200	50	[364. 87. 597.32]	1	1	17490	10
102	data/processed/gc_codonusage_blocknumber_16_07_2019/constructs/seq_10/seq_10_1_50_200_2/seq_10_1_50_200_2_mooda_result.csv	8711899.107262768	200	0.5071977354592349	[[0. 8. 0.]]	50_200	50	[364. 87. 597.32]	2	1	17490	10
103	data/processed/gc_codonusage_blocknumber_16_07_2019/constructs/seq_10/seq_10_1_50_200_3/seq_10_1_50_200_3_mooda_result.csv	8648448.574971566	200	0.5035037112406863	[[0. 8. 0.]]	50_200	50	[364. 87. 597.32]	3	1	17490	10
104	data/processed/gc_codonusage_blocknumber_16_07_2019/constructs/seq_10/seq_10_1_50_200_4/seq_10_1_50_200_4_mooda_result.csv	8543689.22872452	200	0.4974047306934488	[[0. 8. 0.]]	50_200	50	[364. 87. 597.32]	4	1	17490	10
105	data/processed/gc_codonusage_blocknumber_16_07_2019/constructs/seq_10/seq_10_2_50_200_0/seq_10_2_50_200_0_mooda_result.csv	10460397.140709732	200	0.5209389352024825	[[0. 8. 0.]]	50_200	50	[412. 88. 609.22]	0	2	17613	10
106	data/processed/gc_codonusage_blocknumber_16_07_2019/constructs/seq_10/seq_10_2_50_200_1/seq_10_2_50_200_1_mooda_result.csv	10194662.617105726	200	0.5077050724809551	[[0. 8. 0.]]	50_200	50	[412. 88. 609.22]	1	2	17613	10
107	data/processed/gc_codonusage_blocknumber_16_07_2019/constructs/seq_10/seq_10_2_50_200_2/seq_10_2_50_200_2_mooda_result.csv	10292182.938708127	200	0.5125616885169225	[[0. 8. 0.]]	50_200	50	[412. 88. 609.22]	2	2	17613	10
108	data/processed/gc_codonusage_blocknumber_16_07_2019/constructs/seq_10/seq_10_2_50_200_3/seq_10_2_50_200_3_mooda_result.csv	10240768.349821357	200	0.5100011871489285	[[0. 8. 0.]]	50_200	50	[412. 88. 609.22]	3	2	17613	10
109	data/processed/gc_codonusage_blocknumber_16_07_2019/constructs/seq_10/seq_10_2_50_200_4/seq_10_2_50_200_4_mooda_result.csv	10431787.198647406	200	0.5195141295709497	[[0. 8. 0.]]	50_200	50	[412. 88. 609.22]	4	2	17613	10
110	data/processed/gc_codonusage_blocknumber_16_07_2019/constructs/seq_10/seq_10_3_50_200_0/seq_10_3_50_200_0_mooda_result.csv	9677653.798681842	200	0.49608961778788346	[[0. 8. 0.]]	50_200	50	[404.5 87. 610.47]	0	3	17499	10
111	data/processed/gc_codonusage_blocknumber_16_07_2019/constructs/seq_10/seq_10_3_50_200_1/seq_10_3_50_200_1_mooda_result.csv	9813079.038703965	200	0.503031698684656	[[0. 8. 0.]]	50_200	50	[404.5 87. 610.47]	1	3	17499	10
112	data/processed/gc_codonusage_blocknumber_16_07_2019/constructs/seq_10/seq_10_3_50_200_2/seq_10_3_50_200_2_mooda_result.csv	9620136.721194584	200	0.4931412146335139	[[0. 8. 0.]]	50_200	50	[404.5 87. 610.47]	2	3	17499	10
113	data/processed/gc_codonusage_blocknumber_16_07_2019/constructs/seq_10/seq_10_3_50_200_3/seq_10_3_50_200_3_mooda_result.csv	9711988.673598887	200	0.4978496698964546	[[0. 8. 0.]]	50_200	50	[404.5 87. 610.47]	3	3	17499	10
114	data/processed/gc_codonusage_blocknumber_16_07_2019/constructs/seq_10/seq_10_3_50_200_4/seq_10_3_50_200_4_mooda_result.csv	9968959.097886775	200	0.5110223212662661	[[0. 8. 0.]]	50_200	50	[404.5 87. 610.47]	4	3	17499	10
115	data/processed/gc_codonusage_blocknumber_16_07_2019/constructs/seq_10/seq_10_4_50_200_0/seq_10_4_50_200_0_mooda_result.csv	13101964.181657966	200	0.4907501465608943	[[0. 8. 0.]]	50_200	50	[531. 88. 628.48]	0	4	17675	10
116	data/processed/gc_codonusage_blocknumber_16_07_2019/constructs/seq_10/seq_10_4_50_200_1/seq_10_4_50_200_1_mooda_result.csv	12852054.034178132	200	0.48138945530862565	[[0. 8. 0.]]	50_200	50	[531. 88. 628.48]	1	4	17675	10
117	data/processed/gc_codonusage_blocknumber_16_07_2019/constructs/seq_10/seq_10_4_50_200_2/seq_10_4_50_200_2_mooda_result.csv	13027914.136668842	200	0.4879765112549661	[[0. 8. 0.]]	50_200	50	[531. 88. 628.48]	2	4	17675	10
118	data/processed/gc_codonusage_blocknumber_16_07_2019/constructs/seq_10/seq_10_4_50_200_3/seq_10_4_50_200_3_mooda_result.csv	13020985.392342217	200	0.4877169866335712	[[0. 8. 0.]]	50_200	50	[531. 88. 628.48]	3	4	17675	10
119	data/processed/gc_codonusage_blocknumber_16_07_2019/constructs/seq_10/seq_10_4_50_200_4/seq_10_4_50_200_4_mooda_result.csv	13101867.789868947	200	0.49074653608814894	[[0. 8. 0.]]	50_200	50	[531. 88. 628.48]	4	4	17675	10
120	data/processed/gc_codonusage_blocknumber_16_07_2019/constructs/seq_10/seq_10_5_50_200_0/seq_10_5_50_200_0_mooda_result.csv	8743307.119512208	200	0.4754971937385137	[[0. 8. 0.]]	50_200	50	[399. 85. 598.5]	0	5	17079	10
121	data/processed/gc_codonusage_blocknumber_16_07_2019/constructs/seq_10/seq_10_5_50_200_1/seq_10_5_50_200_1_mooda_result.csv	9046986.089300094	200	0.4920125117935426	[[0. 8. 0.]]	50_200	50	[399. 85. 598.5]	1	5	17079	10
122	data/processed/gc_codonusage_blocknumber_16_07_2019/constructs/seq_10/seq_10_5_50_200_2/seq_10_5_50_200_2_mooda_result.csv	8916050.352326734	200	0.484891685012567	[[0. 8. 0.]]	50_200	50	[399. 85. 598.5]	2	5	17079	10
123	data/processed/gc_codonusage_blocknumber_16_07_2019/constructs/seq_10/seq_10_5_50_200_3/seq_10_5_50_200_3_mooda_result.csv	9184879.278176187	200	0.4995117135772602	[[0. 8. 0.]]	50_200	50	[399. 85. 598.5]	3	5	17079	10
124	data/processed/gc_codonusage_blocknumber_16_07_2019/constructs/seq_10/seq_10_5_50_200_4/seq_10_5_50_200_4_mooda_result.csv	9093008.046484897	200	0.49451537612080515	[[0. 8. 0.]]	50_200	50	[399. 85. 598.5]	4	5	17079	10
125	data/processed/gc_codonusage_blocknumber_16_07_2019/constructs/seq_10/seq_10_6_50_200_0/seq_10_6_50_200_0_mooda_result.csv	10018597.082821464	200	0.4850255426020859	[[0. 8. 0.]]	50_200	50	[434. 86. 610.18]	0	6	17264	10
126	data/processed/gc_codonusage_blocknumber_16_07_2019/constructs/seq_10/seq_10_6_50_200_1/seq_10_6_50_200_1_mooda_result.csv	10052560.147394773	200	0.48666978018215035	[[0. 8. 0.]]	50_200	50	[434. 86. 610.18]	1	6	17264	10
127	data/processed/gc_codonusage_blocknumber_16_07_2019/constructs/seq_10/seq_10_6_50_200_2/seq_10_6_50_200_2_mooda_result.csv	9894903.11449956	200	0.47903720575152947	[[0. 8. 0.]]	50_200	50	[434. 86. 610.18]	2	6	17264	10
128	data/processed/gc_codonusage_blocknumber_16_07_2019/constructs/seq_10/seq_10_6_50_200_3/seq_10_6_50_200_3_mooda_result.csv	9980259.058594253	200	0.48316950219549254	[[0. 8. 0.]]	50_200	50	[434. 86. 610.18]	3	6	17264	10
129	data/processed/gc_codonusage_blocknumber_16_07_2019/constructs/seq_10/seq_10_6_50_200_4/seq_10_6_50_200_4_mooda_result.csv	10023283.841826065	200	0.48525244042125754	[[0. 8. 0.]]	50_200	50	[434. 86. 610.18]	4	6	17264	10
130	data/processed/gc_codonusage_blocknumber_16_07_2019/constructs/seq_10/seq_10_7_50_200_0/seq_10_7_50_200_0_mooda_result.csv	11179717.937919514	200	0.4957395805165009	[[0. 8. 0.]]	50_200	50	[465.5 87. 613.24]	0	7	17491	10
131	data/processed/gc_codonusage_blocknumber_16_07_2019/constructs/seq_10/seq_10_7_50_200_1/seq_10_7_50_200_1_mooda_result.csv	11184174.08400435	200	0.49593717834527296	[[0. 8. 0.]]	50_200	50	[465.5 87. 613.24]	1	7	17491	10
132	data/processed/gc_codonusage_blocknumber_16_07_2019/constructs/seq_10/seq_10_7_50_200_2/seq_10_7_50_200_2_mooda_result.csv	11232672.285600409	200	0.49808772259411194	[[0. 8. 0.]]	50_200	50	[465.5 87. 613.24]	2	7	17491	10
133	data/processed/gc_codonusage_blocknumber_16_07_2019/constructs/seq_10/seq_10_7_50_200_3/seq_10_7_50_200_3_mooda_result.csv	11078221.993926048	200	0.49123896994843047	[[0. 8. 0.]]	50_200	50	[465.5 87. 613.24]	3	7	17491	10
134	data/processed/gc_codonusage_blocknumber_16_07_2019/constructs/seq_10/seq_10_7_50_200_4/seq_10_7_50_200_4_mooda_result.csv	11109425.95904035	200	0.49262263997142336	[[0. 8. 0.]]	50_200	50	[465.5 87. 613.24]	4	7	17491	10
135	data/processed/gc_codonusage_blocknumber_16_07_2019/constructs/seq_10/seq_10_8_50_200_0/seq_10_8_50_200_0_mooda_result.csv	13235371.677524853	200	0.5069396949157976	[[0. 8. 0.]]	50_200	50	[528. 87. 625.92]	0	8	17561	10
136	data/processed/gc_codonusage_blocknumber_16_07_2019/constructs/seq_10/seq_10_8_50_200_1/seq_10_8_50_200_1_mooda_result.csv	13331239.620905574	200	0.5106116179379636	[[0. 8. 0.]]	50_200	50	[528. 87. 625.92]	1	8	17561	10
137	data/processed/gc_codonusage_blocknumber_16_07_2019/constructs/seq_10/seq_10_8_50_200_2/seq_10_8_50_200_2_mooda_result.csv	13266860.685741723	200	0.5081457833134334	[[0. 8. 0.]]	50_200	50	[528. 87. 625.92]	2	8	17561	10
138	data/processed/gc_codonusage_blocknumber_16_07_2019/constructs/seq_10/seq_10_8_50_200_3/seq_10_8_50_200_3_mooda_result.csv	13325818.890031438	200	0.510403993722905	[[0. 8. 0.]]	50_200	50	[528. 87. 625.92]	3	8	17561	10
139	data/processed/gc_codonusage_blocknumber_16_07_2019/constructs/seq_10/seq_10_8_50_200_4/seq_10_8_50_200_4_mooda_result.csv	13507415.63669213	200	0.5173594915806794	[[0. 8. 0.]]	50_200	50	[528. 87. 625.92]	4	8	17561	10
140	data/processed/gc_codonusage_blocknumber_16_07_2019/constructs/seq_10/seq_10_9_50_200_0/seq_10_9_50_200_0_mooda_result.csv	10517688.280038614	200	0.49380047709782054	[[0. 8. 0.]]	50_200	50	[430.5 87. 626.28]	0	9	17592	10
141	data/processed/gc_codonusage_blocknumber_16_07_2019/constructs/seq_10/seq_10_9_50_200_1/seq_10_9_50_200_1_mooda_result.csv	10460391.827117814	200	0.4911104358040506	[[0. 8. 0.]]	50_200	50	[430.5 87. 626.28]	1	9	17592	10
142	data/processed/gc_codonusage_blocknumber_16_07_2019/constructs/seq_10/seq_10_9_50_200_2/seq_10_9_50_200_2_mooda_result.csv	10363113.25704433	200	0.48654325307009877	[[0. 8. 0.]]	50_200	50	[430.5 87. 626.28]	2	9	17592	10
143	data/processed/gc_codonusage_blocknumber_16_07_2019/constructs/seq_10/seq_10_9_50_200_3/seq_10_9_50_200_3_mooda_result.csv	10679699.445522204	200	0.5014068244890818	[[0. 8. 0.]]	50_200	50	[430.5 87. 626.28]	3	9	17592	10
144	data/processed/gc_codonusage_blocknumber_16_07_2019/constructs/seq_10/seq_10_9_50_200_4/seq_10_9_50_200_4_mooda_result.csv	10589805.723257955	200	0.4971863568577648	[[0. 8. 0.]]	50_200	50	[430.5 87. 626.28]	4	9	17592	10
145	data/processed/gc_codonusage_blocknumber_16_07_2019/constructs/seq_10/seq_10_10_50_200_0/seq_10_10_50_200_0_mooda_result.csv	10300953.242288958	200	0.4913971391788158	[[0. 8. 0.]]	50_200	50	[434.5 87. 610.7]	0	10	17553	10
146	data/processed/gc_codonusage_blocknumber_16_07_2019/constructs/seq_10/seq_10_10_50_200_1/seq_10_10_50_200_1_mooda_result.csv	10217193.997996282	200	0.48740148440230163	[[0. 8. 0.]]	50_200	50	[434.5 87. 610.7]	1	10	17553	10
147	data/processed/gc_codonusage_blocknumber_16_07_2019/constructs/seq_10/seq_10_10_50_200_2/seq_10_10_50_200_2_mooda_result.csv	10411474.714176	200	0.49666946047041843	[[0. 8. 0.]]	50_200	50	[434.5 87. 610.7]	2	10	17553	10
148	data/processed/gc_codonusage_blocknumber_16_07_2019/constructs/seq_10/seq_10_10_50_200_3/seq_10_10_50_200_3_mooda_result.csv	10391498.819757469	200	0.4957165294999617	[[0. 8. 0.]]	50_200	50	[434.5 87. 610.7]	3	10	17553	10
149	data/processed/gc_codonusage_blocknumber_16_07_2019/constructs/seq_10/seq_10_10_50_200_4/seq_10_10_50_200_4_mooda_result.csv	10313928.003929496	200	0.4920160877947082	[[0. 8. 0.]]	50_200	50	[434.5 87. 610.7]	4	10	17553	10
150	data/processed/gc_codonusage_blocknumber_16_07_2019/constructs/seq_10/seq_10_1_100_200_0/seq_10_1_100_200_0_mooda_result.csv	8638306.654256284	200	0.5029132591295375	[[0. 8. 0.]]	100_200	100	[364. 87. 597.32]	0	1	17490	10
151	data/processed/gc_codonusage_blocknumber_16_07_2019/constructs/seq_10/seq_10_1_100_200_1/seq_10_1_100_200_1_mooda_result.csv	9018073.688282177	200	0.5250229021922569	[[0. 8. 0.]]	100_200	100	[364. 87. 597.32]	1	1	17490	10
152	data/processed/gc_codonusage_blocknumber_16_07_2019/constructs/seq_10/seq_10_1_100_200_2/seq_10_1_100_200_2_mooda_result.csv	8723332.887878966	200	0.507863398314701	[[0. 8. 0.]]	100_200	100	[364. 87. 597.32]	2	1	17490	10
153	data/processed/gc_codonusage_blocknumber_16_07_2019/constructs/seq_10/seq_10_1_100_200_3/seq_10_1_100_200_3_mooda_result.csv	8673966.612590332	200	0.5049893449394066	[[0. 8. 0.]]	100_200	100	[364. 87. 597.32]	3	1	17490	10
154	data/processed/gc_codonusage_blocknumber_16_07_2019/constructs/seq_10/seq_10_1_100_200_4/seq_10_1_100_200_4_mooda_result.csv	8707013.47339361	200	0.5069132989197146	[[0. 8. 0.]]	100_200	100	[364. 87. 597.32]	4	1	17490	10
155	data/processed/gc_codonusage_blocknumber_16_07_2019/constructs/seq_10/seq_10_2_100_200_0/seq_10_2_100_200_0_mooda_result.csv	10377857.669941654	200	0.5168283815174068	[[0. 8. 0.]]	100_200	100	[412. 88. 609.22]	0	2	17613	10
156	data/processed/gc_codonusage_blocknumber_16_07_2019/constructs/seq_10/seq_10_2_100_200_1/seq_10_2_100_200_1_mooda_result.csv	10503650.848021027	200	0.5230930159632037	[[0. 8. 0.]]	100_200	100	[412. 88. 609.22]	1	2	17613	10
157	data/processed/gc_codonusage_blocknumber_16_07_2019/constructs/seq_10/seq_10_2_100_200_2/seq_10_2_100_200_2_mooda_result.csv	10389565.48277424	200	0.5174114430846222	[[0. 8. 0.]]	100_200	100	[412. 88. 609.22]	2	2	17613	10
158	data/processed/gc_codonusage_blocknumber_16_07_2019/constructs/seq_10/seq_10_2_100_200_3/seq_10_2_100_200_3_mooda_result.csv	10514006.441388395	200	0.5236087355587046	[[0. 8. 0.]]	100_200	100	[412. 88. 609.22]	3	2	17613	10
159	data/processed/gc_codonusage_blocknumber_16_07_2019/constructs/seq_10/seq_10_2_100_200_4/seq_10_2_100_200_4_mooda_result.csv	10562861.469956655	200	0.5260417680926787	[[0. 8. 0.]]	100_200	100	[412. 88. 609.22]	4	2	17613	10
160	data/processed/gc_codonusage_blocknumber_16_07_2019/constructs/seq_10/seq_10_3_100_200_0/seq_10_3_100_200_0_mooda_result.csv	9783222.957628874	200	0.5015012356036969	[[0. 8. 0.]]	100_200	100	[404.5 87. 610.47]	0	3	17499	10
161	data/processed/gc_codonusage_blocknumber_16_07_2019/constructs/seq_10/seq_10_3_100_200_1/seq_10_3_100_200_1_mooda_result.csv	9854237.131444078	200	0.5051415181637432	[[0. 8. 0.]]	100_200	100	[404.5 87. 610.47]	1	3	17499	10
162	data/processed/gc_codonusage_blocknumber_16_07_2019/constructs/seq_10/seq_10_3_100_200_2/seq_10_3_100_200_2_mooda_result.csv	9859370.09922092	200	0.5054046410316926	[[0. 8. 0.]]	100_200	100	[404.5 87. 610.47]	2	3	17499	10
163	data/processed/gc_codonusage_blocknumber_16_07_2019/constructs/seq_10/seq_10_3_100_200_3/seq_10_3_100_200_3_mooda_result.csv	9883688.296540719	200	0.5066512247042055	[[0. 8. 0.]]	100_200	100	[404.5 87. 610.47]	3	3	17499	10
164	data/processed/gc_codonusage_blocknumber_16_07_2019/constructs/seq_10/seq_10_3_100_200_4/seq_10_3_100_200_4_mooda_result.csv	9931804.461565316	200	0.5091177243758225	[[0. 8. 0.]]	100_200	100	[404.5 87. 610.47]	4	3	17499	10
165	data/processed/gc_codonusage_blocknumber_16_07_2019/constructs/seq_10/seq_10_4_100_200_0/seq_10_4_100_200_0_mooda_result.csv	13301000.78248678	200	0.4982053066936372	[[0. 8. 0.]]	100_200	100	[531. 88. 628.48]	0	4	17675	10
166	data/processed/gc_codonusage_blocknumber_16_07_2019/constructs/seq_10/seq_10_4_100_200_1/seq_10_4_100_200_1_mooda_result.csv	13322401.25653963	200	0.499006887710979	[[0. 8. 0.]]	100_200	100	[531. 88. 628.48]	1	4	17675	10
167	data/processed/gc_codonusage_blocknumber_16_07_2019/constructs/seq_10/seq_10_4_100_200_2/seq_10_4_100_200_2_mooda_result.csv	13230066.658340655	200	0.49554838202660045	[[0. 8. 0.]]	100_200	100	[531. 88. 628.48]	2	4	17675	10
168	data/processed/gc_codonusage_blocknumber_16_07_2019/constructs/seq_10/seq_10_4_100_200_3/seq_10_4_100_200_3_mooda_result.csv	13029493.43942741	200	0.48803566597783704	[[0. 8. 0.]]	100_200	100	[531. 88. 628.48]	3	4	17675	10
169	data/processed/gc_codonusage_blocknumber_16_07_2019/constructs/seq_10/seq_10_4_100_200_4/seq_10_4_100_200_4_mooda_result.csv	13296183.473886507	200	0.49802486848843114	[[0. 8. 0.]]	100_200	100	[531. 88. 628.48]	4	4	17675	10
170	data/processed/gc_codonusage_blocknumber_16_07_2019/constructs/seq_10/seq_10_5_100_200_0/seq_10_5_100_200_0_mooda_result.csv	9217829.082538191	200	0.5013036601821554	[[0. 8. 0.]]	100_200	100	[399. 85. 598.5]	0	5	17079	10
171	data/processed/gc_codonusage_blocknumber_16_07_2019/constructs/seq_10/seq_10_5_100_200_1/seq_10_5_100_200_1_mooda_result.csv	9288705.502720779	200	0.5051582129776121	[[0. 8. 0.]]	100_200	100	[399. 85. 598.5]	1	5	17079	10
172	data/processed/gc_codonusage_blocknumber_16_07_2019/constructs/seq_10/seq_10_5_100_200_2/seq_10_5_100_200_2_mooda_result.csv	9043039.610795707	200	0.4917978859742347	[[0. 8. 0.]]	100_200	100	[399. 85. 598.5]	2	5	17079	10
173	data/processed/gc_codonusage_blocknumber_16_07_2019/constructs/seq_10/seq_10_5_100_200_3/seq_10_5_100_200_3_mooda_result.csv	9254721.912390592	200	0.5033100448171798	[[0. 8. 0.]]	100_200	100	[399. 85. 598.5]	3	5	17079	10
174	data/processed/gc_codonusage_blocknumber_16_07_2019/constructs/seq_10/seq_10_5_100_200_4/seq_10_5_100_200_4_mooda_result.csv	9208468.674731273	200	0.5007946025013947	[[0. 8. 0.]]	100_200	100	[399. 85. 598.5]	4	5	17079	10
175	data/processed/gc_codonusage_blocknumber_16_07_2019/constructs/seq_10/seq_10_6_100_200_0/seq_10_6_100_200_0_mooda_result.csv	10373305.493664112	200	0.5021978710241436	[[0. 8. 0.]]	100_200	100	[434. 86. 610.18]	0	6	17264	10
176	data/processed/gc_codonusage_blocknumber_16_07_2019/constructs/seq_10/seq_10_6_100_200_1/seq_10_6_100_200_1_mooda_result.csv	10255057.128919777	200	0.4964731695716545	[[0. 8. 0.]]	100_200	100	[434. 86. 610.18]	1	6	17264	10
177	data/processed/gc_codonusage_blocknumber_16_07_2019/constructs/seq_10/seq_10_6_100_200_2/seq_10_6_100_200_2_mooda_result.csv	10415074.09186706	200	0.5042199941657011	[[0. 8. 0.]]	100_200	100	[434. 86. 610.18]	2	6	17264	10
178	data/processed/gc_codonusage_blocknumber_16_07_2019/constructs/seq_10/seq_10_6_100_200_3/seq_10_6_100_200_3_mooda_result.csv	10272281.36946653	200	0.49730703848044844	[[0. 8. 0.]]	100_200	100	[434. 86. 610.18]	3	6	17264	10
179	data/processed/gc_codonusage_blocknumber_16_07_2019/constructs/seq_10/seq_10_6_100_200_4/seq_10_6_100_200_4_mooda_result.csv	10256770.027122123	200	0.4965560952920071	[[0. 8. 0.]]	100_200	100	[434. 86. 610.18]	4	6	17264	10
180	data/processed/gc_codonusage_blocknumber_16_07_2019/constructs/seq_10/seq_10_7_100_200_0/seq_10_7_100_200_0_mooda_result.csv	11331625.619566398	200	0.5024755868088809	[[0. 8. 0.]]	100_200	100	[465.5 87. 613.24]	0	7	17491	10
181	data/processed/gc_codonusage_blocknumber_16_07_2019/constructs/seq_10/seq_10_7_100_200_1/seq_10_7_100_200_1_mooda_result.csv	11515834.612031179	200	0.5106439224644809	[[0. 8. 0.]]	100_200	100	[465.5 87. 613.24]	1	7	17491	10
182	data/processed/gc_codonusage_blocknumber_16_07_2019/constructs/seq_10/seq_10_7_100_200_2/seq_10_7_100_200_2_mooda_result.csv	11596596.585842835	200	0.5142251315112026	[[0. 8. 0.]]	100_200	100	[465.5 87. 613.24]	2	7	17491	10
183	data/processed/gc_codonusage_blocknumber_16_07_2019/constructs/seq_10/seq_10_7_100_200_3/seq_10_7_100_200_3_mooda_result.csv	11395910.263245868	200	0.5053261455142327	[[0. 8. 0.]]	100_200	100	[465.5 87. 613.24]	3	7	17491	10
184	data/processed/gc_codonusage_blocknumber_16_07_2019/constructs/seq_10/seq_10_7_100_200_4/seq_10_7_100_200_4_mooda_result.csv	11334089.410646286	200	0.5025848381122865	[[0. 8. 0.]]	100_200	100	[465.5 87. 613.24]	4	7	17491	10
185	data/processed/gc_codonusage_blocknumber_16_07_2019/constructs/seq_10/seq_10_8_100_200_0/seq_10_8_100_200_0_mooda_result.csv	13444249.657976732	200	0.5149401154755552	[[0. 8. 0.]]	100_200	100	[528. 87. 625.92]	0	8	17561	10
186	data/processed/gc_codonusage_blocknumber_16_07_2019/constructs/seq_10/seq_10_8_100_200_1/seq_10_8_100_200_1_mooda_result.csv	13444487.327251758	200	0.5149492186569927	[[0. 8. 0.]]	100_200	100	[528. 87. 625.92]	1	8	17561	10
187	data/processed/gc_codonusage_blocknumber_16_07_2019/constructs/seq_10/seq_10_8_100_200_2/seq_10_8_100_200_2_mooda_result.csv	13476170.295956163	200	0.5161627361070777	[[0. 8. 0.]]	100_200	100	[528. 87. 625.92]	2	8	17561	10
188	data/processed/gc_codonusage_blocknumber_16_07_2019/constructs/seq_10/seq_10_8_100_200_3/seq_10_8_100_200_3_mooda_result.csv	13448955.034171464	200	0.5151203402573551	[[0. 8. 0.]]	100_200	100	[528. 87. 625.92]	3	8	17561	10
189	data/processed/gc_codonusage_blocknumber_16_07_2019/constructs/seq_10/seq_10_8_100_200_4/seq_10_8_100_200_4_mooda_result.csv	13493354.362011075	200	0.5168209182432154	[[0. 8. 0.]]	100_200	100	[528. 87. 625.92]	4	8	17561	10
190	data/processed/gc_codonusage_blocknumber_16_07_2019/constructs/seq_10/seq_10_9_100_200_0/seq_10_9_100_200_0_mooda_result.csv	10789809.293969808	200	0.5065764296579085	[[0. 8. 0.]]	100_200	100	[430.5 87. 626.28]	0	9	17592	10
191	data/processed/gc_codonusage_blocknumber_16_07_2019/constructs/seq_10/seq_10_9_100_200_1/seq_10_9_100_200_1_mooda_result.csv	10710219.985555898	200	0.5028397493703529	[[0. 8. 0.]]	100_200	100	[430.5 87. 626.28]	1	9	17592	10
192	data/processed/gc_codonusage_blocknumber_16_07_2019/constructs/seq_10/seq_10_9_100_200_2/seq_10_9_100_200_2_mooda_result.csv	10713606.114039233	200	0.5029987264968911	[[0. 8. 0.]]	100_200	100	[430.5 87. 626.28]	2	9	17592	10
193	data/processed/gc_codonusage_blocknumber_16_07_2019/constructs/seq_10/seq_10_9_100_200_3/seq_10_9_100_200_3_mooda_result.csv	10803115.410432903	200	0.5072011455158851	[[0. 8. 0.]]	100_200	100	[430.5 87. 626.28]	3	9	17592	10
194	data/processed/gc_codonusage_blocknumber_16_07_2019/constructs/seq_10/seq_10_9_100_200_4/seq_10_9_100_200_4_mooda_result.csv	10784854.408581045	200	0.506343800138589	[[0. 8. 0.]]	100_200	100	[430.5 87. 626.28]	4	9	17592	10
195	data/processed/gc_codonusage_blocknumber_16_07_2019/constructs/seq_10/seq_10_10_100_200_0/seq_10_10_100_200_0_mooda_result.csv	10517734.03572381	200	0.5017384599495456	[[0. 8. 0.]]	100_200	100	[434.5 87. 610.7]	0	10	17553	10
196	data/processed/gc_codonusage_blocknumber_16_07_2019/constructs/seq_10/seq_10_10_100_200_1/seq_10_10_100_200_1_mooda_result.csv	10412398.385835946	200	0.49671352334504393	[[0. 8. 0.]]	100_200	100	[434.5 87. 610.7]	1	10	17553	10
197	data/processed/gc_codonusage_blocknumber_16_07_2019/constructs/seq_10/seq_10_10_100_200_2/seq_10_10_100_200_2_mooda_result.csv	10496255.756599845	200	0.5007138591511776	[[0. 8. 0.]]	100_200	100	[434.5 87. 610.7]	2	10	17553	10
198	data/processed/gc_codonusage_blocknumber_16_07_2019/constructs/seq_10/seq_10_10_100_200_3/seq_10_10_100_200_3_mooda_result.csv	10470635.516719319	200	0.4994916700696196	[[0. 8. 0.]]	100_200	100	[434.5 87. 610.7]	3	10	17553	10
199	data/processed/gc_codonusage_blocknumber_16_07_2019/constructs/seq_10/seq_10_10_100_200_4/seq_10_10_100_200_4_mooda_result.csv	10175329.738878094	200	0.48540438989263396	[[0. 8. 0.]]	100_200	100	[434.5 87. 610.7]	4	10	17553	10
