## Supplementary Tables for "Design and assembly of DNA molecules using multi-objective optimisation": standard_gc_codonusage_blocknumber_seq_20_hypervolume.csv

	filename	hypervolume	iterations	normalised_hypervolume	null_point	parameter_setting	population_size	reference_points	run	sequence_id	sequence_length	transcription_units
0	data/processed/gc_codonusage_blocknumber_16_07_2019/constructs/seq_20/seq_20_1_50_100_0/seq_20_1_50_100_0_mooda_result.csv	79622462.16220012	100	0.44415937918997955	[[ 0. 17. 0.]]	50_100	50	[ 926.5 174. 1232.4]	0	1	34837	20
1	data/processed/gc_codonusage_blocknumber_16_07_2019/constructs/seq_20/seq_20_1_50_100_1/seq_20_1_50_100_1_mooda_result.csv	78727640.78802443	100	0.4391677814015293	[[ 0. 17. 0.]]	50_100	50	[ 926.5 174. 1232.4]	1	1	34837	20
2	data/processed/gc_codonusage_blocknumber_16_07_2019/constructs/seq_20/seq_20_1_50_100_2/seq_20_1_50_100_2_mooda_result.csv	78636268.37193485	100	0.43865807704796683	[[ 0. 17. 0.]]	50_100	50	[ 926.5 174. 1232.4]	2	1	34837	20
3	data/processed/gc_codonusage_blocknumber_16_07_2019/constructs/seq_20/seq_20_1_50_100_3/seq_20_1_50_100_3_mooda_result.csv	77875703.1152447	100	0.4344154025177972	[[ 0. 17. 0.]]	50_100	50	[ 926.5 174. 1232.4]	3	1	34837	20
4	data/processed/gc_codonusage_blocknumber_16_07_2019/constructs/seq_20/seq_20_1_50_100_4/seq_20_1_50_100_4_mooda_result.csv	78628624.70181333	100	0.43861543822867244	[[ 0. 17. 0.]]	50_100	50	[ 926.5 174. 1232.4]	4	1	34837	20
5	data/processed/gc_codonusage_blocknumber_16_07_2019/constructs/seq_20/seq_20_2_50_100_0/seq_20_2_50_100_0_mooda_result.csv	62920021.16741519	100	0.4353056611822895	[[ 0. 17. 0.]]	50_100	50	[ 759.5 174. 1212.18]	0	2	34997	20
6	data/processed/gc_codonusage_blocknumber_16_07_2019/constructs/seq_20/seq_20_2_50_100_1/seq_20_2_50_100_1_mooda_result.csv	62485036.67325179	100	0.4322962659322145	[[ 0. 17. 0.]]	50_100	50	[ 759.5 174. 1212.18]	1	2	34997	20
7	data/processed/gc_codonusage_blocknumber_16_07_2019/constructs/seq_20/seq_20_2_50_100_2/seq_20_2_50_100_2_mooda_result.csv	63621986.79497615	100	0.4401621378007512	[[ 0. 17. 0.]]	50_100	50	[ 759.5 174. 1212.18]	2	2	34997	20
8	data/processed/gc_codonusage_blocknumber_16_07_2019/constructs/seq_20/seq_20_2_50_100_3/seq_20_2_50_100_3_mooda_result.csv	63545983.89054781	100	0.43963631956435995	[[ 0. 17. 0.]]	50_100	50	[ 759.5 174. 1212.18]	3	2	34997	20
9	data/processed/gc_codonusage_blocknumber_16_07_2019/constructs/seq_20/seq_20_2_50_100_4/seq_20_2_50_100_4_mooda_result.csv	63386557.18486075	100	0.4385333423840986	[[ 0. 17. 0.]]	50_100	50	[ 759.5 174. 1212.18]	4	2	34997	20
10	data/processed/gc_codonusage_blocknumber_16_07_2019/constructs/seq_20/seq_20_3_50_100_0/seq_20_3_50_100_0_mooda_result.csv	72474933.97493413	100	0.4296307475291062	[[ 0. 17. 0.]]	50_100	50	[ 871.5 175. 1225.09]	0	3	35010	20
11	data/processed/gc_codonusage_blocknumber_16_07_2019/constructs/seq_20/seq_20_3_50_100_1/seq_20_3_50_100_1_mooda_result.csv	72566969.82443076	100	0.4301763352054246	[[ 0. 17. 0.]]	50_100	50	[ 871.5 175. 1225.09]	1	3	35010	20
12	data/processed/gc_codonusage_blocknumber_16_07_2019/constructs/seq_20/seq_20_3_50_100_2/seq_20_3_50_100_2_mooda_result.csv	72750044.51879874	100	0.4312616003237368	[[ 0. 17. 0.]]	50_100	50	[ 871.5 175. 1225.09]	2	3	35010	20
13	data/processed/gc_codonusage_blocknumber_16_07_2019/constructs/seq_20/seq_20_3_50_100_3/seq_20_3_50_100_3_mooda_result.csv	72074521.02611496	100	0.4272571032208407	[[ 0. 17. 0.]]	50_100	50	[ 871.5 175. 1225.09]	3	3	35010	20
14	data/processed/gc_codonusage_blocknumber_16_07_2019/constructs/seq_20/seq_20_3_50_100_4/seq_20_3_50_100_4_mooda_result.csv	72450581.89373344	100	0.42948638861387406	[[ 0. 17. 0.]]	50_100	50	[ 871.5 175. 1225.09]	4	3	35010	20
15	data/processed/gc_codonusage_blocknumber_16_07_2019/constructs/seq_20/seq_20_4_50_100_0/seq_20_4_50_100_0_mooda_result.csv	87192536.30404282	100	0.43020987835150876	[[ 0. 17. 0.]]	50_100	50	[1056.5 175. 1214.15]	0	4	35007	20
16	data/processed/gc_codonusage_blocknumber_16_07_2019/constructs/seq_20/seq_20_4_50_100_1/seq_20_4_50_100_1_mooda_result.csv	87857446.07871847	100	0.4334905577009484	[[ 0. 17. 0.]]	50_100	50	[1056.5 175. 1214.15]	1	4	35007	20
17	data/processed/gc_codonusage_blocknumber_16_07_2019/constructs/seq_20/seq_20_4_50_100_2/seq_20_4_50_100_2_mooda_result.csv	89810370.4031693	100	0.4431263289683653	[[ 0. 17. 0.]]	50_100	50	[1056.5 175. 1214.15]	2	4	35007	20
18	data/processed/gc_codonusage_blocknumber_16_07_2019/constructs/seq_20/seq_20_4_50_100_3/seq_20_4_50_100_3_mooda_result.csv	88607768.01512031	100	0.43719266252169026	[[ 0. 17. 0.]]	50_100	50	[1056.5 175. 1214.15]	3	4	35007	20
19	data/processed/gc_codonusage_blocknumber_16_07_2019/constructs/seq_20/seq_20_4_50_100_4/seq_20_4_50_100_4_mooda_result.csv	86955990.5159018	100	0.4290427562668173	[[ 0. 17. 0.]]	50_100	50	[1056.5 175. 1214.15]	4	4	35007	20
20	data/processed/gc_codonusage_blocknumber_16_07_2019/constructs/seq_20/seq_20_5_50_100_0/seq_20_5_50_100_0_mooda_result.csv	75524117.66715269	100	0.44028541607659466	[[ 0. 17. 0.]]	50_100	50	[ 886.5 175. 1224.66]	0	5	35106	20
21	data/processed/gc_codonusage_blocknumber_16_07_2019/constructs/seq_20/seq_20_5_50_100_1/seq_20_5_50_100_1_mooda_result.csv	75419680.22774445	100	0.439676573724189	[[ 0. 17. 0.]]	50_100	50	[ 886.5 175. 1224.66]	1	5	35106	20
22	data/processed/gc_codonusage_blocknumber_16_07_2019/constructs/seq_20/seq_20_5_50_100_2/seq_20_5_50_100_2_mooda_result.csv	75047794.90190668	100	0.4375085816909571	[[ 0. 17. 0.]]	50_100	50	[ 886.5 175. 1224.66]	2	5	35106	20
23	data/processed/gc_codonusage_blocknumber_16_07_2019/constructs/seq_20/seq_20_5_50_100_3/seq_20_5_50_100_3_mooda_result.csv	75864284.25767268	100	0.44226849636231896	[[ 0. 17. 0.]]	50_100	50	[ 886.5 175. 1224.66]	3	5	35106	20
24	data/processed/gc_codonusage_blocknumber_16_07_2019/constructs/seq_20/seq_20_5_50_100_4/seq_20_5_50_100_4_mooda_result.csv	75586026.67999345	100	0.4406463290712703	[[ 0. 17. 0.]]	50_100	50	[ 886.5 175. 1224.66]	4	5	35106	20
25	data/processed/gc_codonusage_blocknumber_16_07_2019/constructs/seq_20/seq_20_6_50_100_0/seq_20_6_50_100_0_mooda_result.csv	82015315.5487636	100	0.4348704783442681	[[ 0. 17. 0.]]	50_100	50	[1005.5 172. 1210.1]	0	6	34574	20
26	data/processed/gc_codonusage_blocknumber_16_07_2019/constructs/seq_20/seq_20_6_50_100_1/seq_20_6_50_100_1_mooda_result.csv	80775189.44643463	100	0.42829494757030717	[[ 0. 17. 0.]]	50_100	50	[1005.5 172. 1210.1]	1	6	34574	20
27	data/processed/gc_codonusage_blocknumber_16_07_2019/constructs/seq_20/seq_20_6_50_100_2/seq_20_6_50_100_2_mooda_result.csv	80975315.19595322	100	0.42935607596858066	[[ 0. 17. 0.]]	50_100	50	[1005.5 172. 1210.1]	2	6	34574	20
28	data/processed/gc_codonusage_blocknumber_16_07_2019/constructs/seq_20/seq_20_6_50_100_3/seq_20_6_50_100_3_mooda_result.csv	81558590.98498917	100	0.4324487839547358	[[ 0. 17. 0.]]	50_100	50	[1005.5 172. 1210.1]	3	6	34574	20
29	data/processed/gc_codonusage_blocknumber_16_07_2019/constructs/seq_20/seq_20_6_50_100_4/seq_20_6_50_100_4_mooda_result.csv	81157660.34781004	100	0.4303229261584649	[[ 0. 17. 0.]]	50_100	50	[1005.5 172. 1210.1]	4	6	34574	20
30	data/processed/gc_codonusage_blocknumber_16_07_2019/constructs/seq_20/seq_20_7_50_100_0/seq_20_7_50_100_0_mooda_result.csv	84975916.91831416	100	0.4323721966968692	[[ 0. 17. 0.]]	50_100	50	[1011. 174. 1238.19]	0	7	34895	20
31	data/processed/gc_codonusage_blocknumber_16_07_2019/constructs/seq_20/seq_20_7_50_100_1/seq_20_7_50_100_1_mooda_result.csv	84550303.17640038	100	0.43020660019365603	[[ 0. 17. 0.]]	50_100	50	[1011. 174. 1238.19]	1	7	34895	20
32	data/processed/gc_codonusage_blocknumber_16_07_2019/constructs/seq_20/seq_20_7_50_100_2/seq_20_7_50_100_2_mooda_result.csv	84201974.31281857	100	0.42843424254949475	[[ 0. 17. 0.]]	50_100	50	[1011. 174. 1238.19]	2	7	34895	20
33	data/processed/gc_codonusage_blocknumber_16_07_2019/constructs/seq_20/seq_20_7_50_100_3/seq_20_7_50_100_3_mooda_result.csv	85172473.08823732	100	0.4333723085643963	[[ 0. 17. 0.]]	50_100	50	[1011. 174. 1238.19]	3	7	34895	20
34	data/processed/gc_codonusage_blocknumber_16_07_2019/constructs/seq_20/seq_20_7_50_100_4/seq_20_7_50_100_4_mooda_result.csv	84934658.450975	100	0.4321622664624838	[[ 0. 17. 0.]]	50_100	50	[1011. 174. 1238.19]	4	7	34895	20
35	data/processed/gc_codonusage_blocknumber_16_07_2019/constructs/seq_20/seq_20_8_50_100_0/seq_20_8_50_100_0_mooda_result.csv	69264344.72472121	100	0.43278151527559033	[[ 0. 17. 0.]]	50_100	50	[ 836.5 174. 1218.64]	0	8	34887	20
36	data/processed/gc_codonusage_blocknumber_16_07_2019/constructs/seq_20/seq_20_8_50_100_1/seq_20_8_50_100_1_mooda_result.csv	70338939.1376365	100	0.4394958587112567	[[ 0. 17. 0.]]	50_100	50	[ 836.5 174. 1218.64]	1	8	34887	20
37	data/processed/gc_codonusage_blocknumber_16_07_2019/constructs/seq_20/seq_20_8_50_100_2/seq_20_8_50_100_2_mooda_result.csv	70483311.78529799	100	0.4403979363020808	[[ 0. 17. 0.]]	50_100	50	[ 836.5 174. 1218.64]	2	8	34887	20
38	data/processed/gc_codonusage_blocknumber_16_07_2019/constructs/seq_20/seq_20_8_50_100_3/seq_20_8_50_100_3_mooda_result.csv	69514882.65402746	100	0.43434694096625553	[[ 0. 17. 0.]]	50_100	50	[ 836.5 174. 1218.64]	3	8	34887	20
39	data/processed/gc_codonusage_blocknumber_16_07_2019/constructs/seq_20/seq_20_8_50_100_4/seq_20_8_50_100_4_mooda_result.csv	69945290.50983363	100	0.43703624041408284	[[ 0. 17. 0.]]	50_100	50	[ 836.5 174. 1218.64]	4	8	34887	20
40	data/processed/gc_codonusage_blocknumber_16_07_2019/constructs/seq_20/seq_20_9_50_100_0/seq_20_9_50_100_0_mooda_result.csv	66515566.10854971	100	0.43365663371605756	[[ 0. 17. 0.]]	50_100	50	[ 818. 174. 1194.33]	0	9	34886	20
41	data/processed/gc_codonusage_blocknumber_16_07_2019/constructs/seq_20/seq_20_9_50_100_1/seq_20_9_50_100_1_mooda_result.csv	66774308.709854715	100	0.4353435387827265	[[ 0. 17. 0.]]	50_100	50	[ 818. 174. 1194.33]	1	9	34886	20
42	data/processed/gc_codonusage_blocknumber_16_07_2019/constructs/seq_20/seq_20_9_50_100_2/seq_20_9_50_100_2_mooda_result.csv	66168208.847776875	100	0.431391994185549	[[ 0. 17. 0.]]	50_100	50	[ 818. 174. 1194.33]	2	9	34886	20
43	data/processed/gc_codonusage_blocknumber_16_07_2019/constructs/seq_20/seq_20_9_50_100_3/seq_20_9_50_100_3_mooda_result.csv	67205522.05199553	100	0.4381548886261762	[[ 0. 17. 0.]]	50_100	50	[ 818. 174. 1194.33]	3	9	34886	20
44	data/processed/gc_codonusage_blocknumber_16_07_2019/constructs/seq_20/seq_20_9_50_100_4/seq_20_9_50_100_4_mooda_result.csv	66915230.26165626	100	0.43626229463714666	[[ 0. 17. 0.]]	50_100	50	[ 818. 174. 1194.33]	4	9	34886	20
45	data/processed/gc_codonusage_blocknumber_16_07_2019/constructs/seq_20/seq_20_10_50_100_0/seq_20_10_50_100_0_mooda_result.csv	89903138.66846322	100	0.43569586301658175	[[ 0. 17. 0.]]	50_100	50	[1070. 174. 1228.31]	0	10	34979	20
46	data/processed/gc_codonusage_blocknumber_16_07_2019/constructs/seq_20/seq_20_10_50_100_1/seq_20_10_50_100_1_mooda_result.csv	90255626.09354748	100	0.4374041160892685	[[ 0. 17. 0.]]	50_100	50	[1070. 174. 1228.31]	1	10	34979	20
47	data/processed/gc_codonusage_blocknumber_16_07_2019/constructs/seq_20/seq_20_10_50_100_2/seq_20_10_50_100_2_mooda_result.csv	89702650.41342896	100	0.43472424061723525	[[ 0. 17. 0.]]	50_100	50	[1070. 174. 1228.31]	2	10	34979	20
48	data/processed/gc_codonusage_blocknumber_16_07_2019/constructs/seq_20/seq_20_10_50_100_3/seq_20_10_50_100_3_mooda_result.csv	91473036.290445	100	0.44330402786363365	[[ 0. 17. 0.]]	50_100	50	[1070. 174. 1228.31]	3	10	34979	20
49	data/processed/gc_codonusage_blocknumber_16_07_2019/constructs/seq_20/seq_20_10_50_100_4/seq_20_10_50_100_4_mooda_result.csv	90224224.5466152	100	0.4372519353724064	[[ 0. 17. 0.]]	50_100	50	[1070. 174. 1228.31]	4	10	34979	20
50	data/processed/gc_codonusage_blocknumber_16_07_2019/constructs/seq_20/seq_20_1_100_100_0/seq_20_1_100_100_0_mooda_result.csv	78782480.52345476	100	0.4394736948609003	[[ 0. 17. 0.]]	100_100	100	[ 926.5 174. 1232.4]	0	1	34837	20
51	data/processed/gc_codonusage_blocknumber_16_07_2019/constructs/seq_20/seq_20_1_100_100_1/seq_20_1_100_100_1_mooda_result.csv	79698994.75758442	100	0.4445863023110511	[[ 0. 17. 0.]]	100_100	100	[ 926.5 174. 1232.4]	1	1	34837	20
52	data/processed/gc_codonusage_blocknumber_16_07_2019/constructs/seq_20/seq_20_1_100_100_2/seq_20_1_100_100_2_mooda_result.csv	79435137.07352562	100	0.4431144203575978	[[ 0. 17. 0.]]	100_100	100	[ 926.5 174. 1232.4]	2	1	34837	20
53	data/processed/gc_codonusage_blocknumber_16_07_2019/constructs/seq_20/seq_20_1_100_100_3/seq_20_1_100_100_3_mooda_result.csv	78955773.74621116	100	0.44044037948917164	[[ 0. 17. 0.]]	100_100	100	[ 926.5 174. 1232.4]	3	1	34837	20
54	data/processed/gc_codonusage_blocknumber_16_07_2019/constructs/seq_20/seq_20_1_100_100_4/seq_20_1_100_100_4_mooda_result.csv	79595657.7424222	100	0.4440098556243322	[[ 0. 17. 0.]]	100_100	100	[ 926.5 174. 1232.4]	4	1	34837	20
55	data/processed/gc_codonusage_blocknumber_16_07_2019/constructs/seq_20/seq_20_2_100_100_0/seq_20_2_100_100_0_mooda_result.csv	63187313.96046758	100	0.43715489873577573	[[ 0. 17. 0.]]	100_100	100	[ 759.5 174. 1212.18]	0	2	34997	20
56	data/processed/gc_codonusage_blocknumber_16_07_2019/constructs/seq_20/seq_20_2_100_100_1/seq_20_2_100_100_1_mooda_result.csv	63558981.50742744	100	0.43972624223292556	[[ 0. 17. 0.]]	100_100	100	[ 759.5 174. 1212.18]	1	2	34997	20
57	data/processed/gc_codonusage_blocknumber_16_07_2019/constructs/seq_20/seq_20_2_100_100_2/seq_20_2_100_100_2_mooda_result.csv	64320671.78082531	100	0.44499591763871343	[[ 0. 17. 0.]]	100_100	100	[ 759.5 174. 1212.18]	2	2	34997	20
58	data/processed/gc_codonusage_blocknumber_16_07_2019/constructs/seq_20/seq_20_2_100_100_3/seq_20_2_100_100_3_mooda_result.csv	63950438.47164707	100	0.44243449676737073	[[ 0. 17. 0.]]	100_100	100	[ 759.5 174. 1212.18]	3	2	34997	20
59	data/processed/gc_codonusage_blocknumber_16_07_2019/constructs/seq_20/seq_20_2_100_100_4/seq_20_2_100_100_4_mooda_result.csv	63609080.685825214	100	0.4400728482189456	[[ 0. 17. 0.]]	100_100	100	[ 759.5 174. 1212.18]	4	2	34997	20
60	data/processed/gc_codonusage_blocknumber_16_07_2019/constructs/seq_20/seq_20_3_100_100_0/seq_20_3_100_100_0_mooda_result.csv	73554701.27835673	100	0.4360315982547844	[[ 0. 17. 0.]]	100_100	100	[ 871.5 175. 1225.09]	0	3	35010	20
61	data/processed/gc_codonusage_blocknumber_16_07_2019/constructs/seq_20/seq_20_3_100_100_1/seq_20_3_100_100_1_mooda_result.csv	72733820.41921249	100	0.43116542400937635	[[ 0. 17. 0.]]	100_100	100	[ 871.5 175. 1225.09]	1	3	35010	20
62	data/processed/gc_codonusage_blocknumber_16_07_2019/constructs/seq_20/seq_20_3_100_100_2/seq_20_3_100_100_2_mooda_result.csv	73888795.70691201	100	0.43801210697984455	[[ 0. 17. 0.]]	100_100	100	[ 871.5 175. 1225.09]	2	3	35010	20
63	data/processed/gc_codonusage_blocknumber_16_07_2019/constructs/seq_20/seq_20_3_100_100_3/seq_20_3_100_100_3_mooda_result.csv	73678774.2782769	100	0.4367671018665893	[[ 0. 17. 0.]]	100_100	100	[ 871.5 175. 1225.09]	3	3	35010	20
64	data/processed/gc_codonusage_blocknumber_16_07_2019/constructs/seq_20/seq_20_3_100_100_4/seq_20_3_100_100_4_mooda_result.csv	73431374.7418714	100	0.4353005196714125	[[ 0. 17. 0.]]	100_100	100	[ 871.5 175. 1225.09]	4	3	35010	20
65	data/processed/gc_codonusage_blocknumber_16_07_2019/constructs/seq_20/seq_20_4_100_100_0/seq_20_4_100_100_0_mooda_result.csv	88458746.46747431	100	0.4364573869510728	[[ 0. 17. 0.]]	100_100	100	[1056.5 175. 1214.15]	0	4	35007	20
66	data/processed/gc_codonusage_blocknumber_16_07_2019/constructs/seq_20/seq_20_4_100_100_1/seq_20_4_100_100_1_mooda_result.csv	88600978.9427451	100	0.43715916509032215	[[ 0. 17. 0.]]	100_100	100	[1056.5 175. 1214.15]	1	4	35007	20
67	data/processed/gc_codonusage_blocknumber_16_07_2019/constructs/seq_20/seq_20_4_100_100_2/seq_20_4_100_100_2_mooda_result.csv	89861079.97138011	100	0.4433765310853809	[[ 0. 17. 0.]]	100_100	100	[1056.5 175. 1214.15]	2	4	35007	20
68	data/processed/gc_codonusage_blocknumber_16_07_2019/constructs/seq_20/seq_20_4_100_100_3/seq_20_4_100_100_3_mooda_result.csv	89499380.02137378	100	0.44159189563276174	[[ 0. 17. 0.]]	100_100	100	[1056.5 175. 1214.15]	3	4	35007	20
69	data/processed/gc_codonusage_blocknumber_16_07_2019/constructs/seq_20/seq_20_4_100_100_4/seq_20_4_100_100_4_mooda_result.csv	89536249.0681357	100	0.44177380831468066	[[ 0. 17. 0.]]	100_100	100	[1056.5 175. 1214.15]	4	4	35007	20
70	data/processed/gc_codonusage_blocknumber_16_07_2019/constructs/seq_20/seq_20_5_100_100_0/seq_20_5_100_100_0_mooda_result.csv	76626329.72995389	100	0.44671101774749156	[[ 0. 17. 0.]]	100_100	100	[ 886.5 175. 1224.66]	0	5	35106	20
71	data/processed/gc_codonusage_blocknumber_16_07_2019/constructs/seq_20/seq_20_5_100_100_1/seq_20_5_100_100_1_mooda_result.csv	77208480.0231554	100	0.45010479833015193	[[ 0. 17. 0.]]	100_100	100	[ 886.5 175. 1224.66]	1	5	35106	20
72	data/processed/gc_codonusage_blocknumber_16_07_2019/constructs/seq_20/seq_20_5_100_100_2/seq_20_5_100_100_2_mooda_result.csv	76057572.02000476	100	0.4433953123449426	[[ 0. 17. 0.]]	100_100	100	[ 886.5 175. 1224.66]	2	5	35106	20
73	data/processed/gc_codonusage_blocknumber_16_07_2019/constructs/seq_20/seq_20_5_100_100_3/seq_20_5_100_100_3_mooda_result.csv	75971717.13242415	100	0.4428948013020035	[[ 0. 17. 0.]]	100_100	100	[ 886.5 175. 1224.66]	3	5	35106	20
74	data/processed/gc_codonusage_blocknumber_16_07_2019/constructs/seq_20/seq_20_5_100_100_4/seq_20_5_100_100_4_mooda_result.csv	76021863.19802627	100	0.44318713945887594	[[ 0. 17. 0.]]	100_100	100	[ 886.5 175. 1224.66]	4	5	35106	20
75	data/processed/gc_codonusage_blocknumber_16_07_2019/constructs/seq_20/seq_20_6_100_100_0/seq_20_6_100_100_0_mooda_result.csv	81880266.14103842	100	0.43415440476527123	[[ 0. 17. 0.]]	100_100	100	[1005.5 172. 1210.1]	0	6	34574	20
76	data/processed/gc_codonusage_blocknumber_16_07_2019/constructs/seq_20/seq_20_6_100_100_1/seq_20_6_100_100_1_mooda_result.csv	82423830.8037076	100	0.4370365521213397	[[ 0. 17. 0.]]	100_100	100	[1005.5 172. 1210.1]	1	6	34574	20
77	data/processed/gc_codonusage_blocknumber_16_07_2019/constructs/seq_20/seq_20_6_100_100_2/seq_20_6_100_100_2_mooda_result.csv	81706302.5983537	100	0.43323199645024396	[[ 0. 17. 0.]]	100_100	100	[1005.5 172. 1210.1]	2	6	34574	20
78	data/processed/gc_codonusage_blocknumber_16_07_2019/constructs/seq_20/seq_20_6_100_100_3/seq_20_6_100_100_3_mooda_result.csv	82507545.6768848	100	0.437480434177996	[[ 0. 17. 0.]]	100_100	100	[1005.5 172. 1210.1]	3	6	34574	20
79	data/processed/gc_codonusage_blocknumber_16_07_2019/constructs/seq_20/seq_20_6_100_100_4/seq_20_6_100_100_4_mooda_result.csv	81914834.82893048	100	0.43433769860177934	[[ 0. 17. 0.]]	100_100	100	[1005.5 172. 1210.1]	4	6	34574	20
80	data/processed/gc_codonusage_blocknumber_16_07_2019/constructs/seq_20/seq_20_7_100_100_0/seq_20_7_100_100_0_mooda_result.csv	85644019.32571502	100	0.43577161756789157	[[ 0. 17. 0.]]	100_100	100	[1011. 174. 1238.19]	0	7	34895	20
81	data/processed/gc_codonusage_blocknumber_16_07_2019/constructs/seq_20/seq_20_7_100_100_1/seq_20_7_100_100_1_mooda_result.csv	85423911.7195626	100	0.4346516719099554	[[ 0. 17. 0.]]	100_100	100	[1011. 174. 1238.19]	1	7	34895	20
82	data/processed/gc_codonusage_blocknumber_16_07_2019/constructs/seq_20/seq_20_7_100_100_2/seq_20_7_100_100_2_mooda_result.csv	85523125.8707908	100	0.4351564907111598	[[ 0. 17. 0.]]	100_100	100	[1011. 174. 1238.19]	2	7	34895	20
83	data/processed/gc_codonusage_blocknumber_16_07_2019/constructs/seq_20/seq_20_7_100_100_3/seq_20_7_100_100_3_mooda_result.csv	85203328.35528244	100	0.4335293055121879	[[ 0. 17. 0.]]	100_100	100	[1011. 174. 1238.19]	3	7	34895	20
84	data/processed/gc_codonusage_blocknumber_16_07_2019/constructs/seq_20/seq_20_7_100_100_4/seq_20_7_100_100_4_mooda_result.csv	85898158.51653847	100	0.4370647218283461	[[ 0. 17. 0.]]	100_100	100	[1011. 174. 1238.19]	4	7	34895	20
85	data/processed/gc_codonusage_blocknumber_16_07_2019/constructs/seq_20/seq_20_8_100_100_0/seq_20_8_100_100_0_mooda_result.csv	70446228.55532216	100	0.44016623070342054	[[ 0. 17. 0.]]	100_100	100	[ 836.5 174. 1218.64]	0	8	34887	20
86	data/processed/gc_codonusage_blocknumber_16_07_2019/constructs/seq_20/seq_20_8_100_100_1/seq_20_8_100_100_1_mooda_result.csv	70720953.5667192	100	0.4418827835299729	[[ 0. 17. 0.]]	100_100	100	[ 836.5 174. 1218.64]	1	8	34887	20
87	data/processed/gc_codonusage_blocknumber_16_07_2019/constructs/seq_20/seq_20_8_100_100_2/seq_20_8_100_100_2_mooda_result.csv	69199156.84809253	100	0.4323742045858396	[[ 0. 17. 0.]]	100_100	100	[ 836.5 174. 1218.64]	2	8	34887	20
88	data/processed/gc_codonusage_blocknumber_16_07_2019/constructs/seq_20/seq_20_8_100_100_3/seq_20_8_100_100_3_mooda_result.csv	70875877.33199081	100	0.4428507872287434	[[ 0. 17. 0.]]	100_100	100	[ 836.5 174. 1218.64]	3	8	34887	20
89	data/processed/gc_codonusage_blocknumber_16_07_2019/constructs/seq_20/seq_20_8_100_100_4/seq_20_8_100_100_4_mooda_result.csv	70646916.76672365	100	0.44142018248154635	[[ 0. 17. 0.]]	100_100	100	[ 836.5 174. 1218.64]	4	8	34887	20
90	data/processed/gc_codonusage_blocknumber_16_07_2019/constructs/seq_20/seq_20_9_100_100_0/seq_20_9_100_100_0_mooda_result.csv	66972646.67447435	100	0.43663662819182336	[[ 0. 17. 0.]]	100_100	100	[ 818. 174. 1194.33]	0	9	34886	20
91	data/processed/gc_codonusage_blocknumber_16_07_2019/constructs/seq_20/seq_20_9_100_100_1/seq_20_9_100_100_1_mooda_result.csv	66517075.92505275	100	0.4336664771554289	[[ 0. 17. 0.]]	100_100	100	[ 818. 174. 1194.33]	1	9	34886	20
92	data/processed/gc_codonusage_blocknumber_16_07_2019/constructs/seq_20/seq_20_9_100_100_2/seq_20_9_100_100_2_mooda_result.csv	67385661.51755297	100	0.43932933062228824	[[ 0. 17. 0.]]	100_100	100	[ 818. 174. 1194.33]	2	9	34886	20
93	data/processed/gc_codonusage_blocknumber_16_07_2019/constructs/seq_20/seq_20_9_100_100_3/seq_20_9_100_100_3_mooda_result.csv	67392682.37415159	100	0.43937510398357016	[[ 0. 17. 0.]]	100_100	100	[ 818. 174. 1194.33]	3	9	34886	20
94	data/processed/gc_codonusage_blocknumber_16_07_2019/constructs/seq_20/seq_20_9_100_100_4/seq_20_9_100_100_4_mooda_result.csv	67174946.17719483	100	0.4379555453488844	[[ 0. 17. 0.]]	100_100	100	[ 818. 174. 1194.33]	4	9	34886	20
95	data/processed/gc_codonusage_blocknumber_16_07_2019/constructs/seq_20/seq_20_10_100_100_0/seq_20_10_100_100_0_mooda_result.csv	91712743.50006787	100	0.44446571633318843	[[ 0. 17. 0.]]	100_100	100	[1070. 174. 1228.31]	0	10	34979	20
96	data/processed/gc_codonusage_blocknumber_16_07_2019/constructs/seq_20/seq_20_10_100_100_1/seq_20_10_100_100_1_mooda_result.csv	91271316.75050236	100	0.4423264383117636	[[ 0. 17. 0.]]	100_100	100	[1070. 174. 1228.31]	1	10	34979	20
97	data/processed/gc_codonusage_blocknumber_16_07_2019/constructs/seq_20/seq_20_10_100_100_2/seq_20_10_100_100_2_mooda_result.csv	90412129.065363	100	0.43816257345104404	[[ 0. 17. 0.]]	100_100	100	[1070. 174. 1228.31]	2	10	34979	20
98	data/processed/gc_codonusage_blocknumber_16_07_2019/constructs/seq_20/seq_20_10_100_100_3/seq_20_10_100_100_3_mooda_result.csv	90853335.2968094	100	0.44030078277972196	[[ 0. 17. 0.]]	100_100	100	[1070. 174. 1228.31]	3	10	34979	20
99	data/processed/gc_codonusage_blocknumber_16_07_2019/constructs/seq_20/seq_20_10_100_100_4/seq_20_10_100_100_4_mooda_result.csv	90886991.39104578	100	0.4404638896661029	[[ 0. 17. 0.]]	100_100	100	[1070. 174. 1228.31]	4	10	34979	20
100	data/processed/gc_codonusage_blocknumber_16_07_2019/constructs/seq_20/seq_20_1_50_200_0/seq_20_1_50_200_0_mooda_result.csv	82969189.15508655	200	0.4628284851572209	[[ 0. 17. 0.]]	50_200	50	[ 926.5 174. 1232.4]	0	1	34837	20
101	data/processed/gc_codonusage_blocknumber_16_07_2019/constructs/seq_20/seq_20_1_50_200_1/seq_20_1_50_200_1_mooda_result.csv	82230925.63333051	200	0.45871021678674795	[[ 0. 17. 0.]]	50_200	50	[ 926.5 174. 1232.4]	1	1	34837	20
102	data/processed/gc_codonusage_blocknumber_16_07_2019/constructs/seq_20/seq_20_1_50_200_2/seq_20_1_50_200_2_mooda_result.csv	82397071.07767746	200	0.4596370288371723	[[ 0. 17. 0.]]	50_200	50	[ 926.5 174. 1232.4]	2	1	34837	20
103	data/processed/gc_codonusage_blocknumber_16_07_2019/constructs/seq_20/seq_20_1_50_200_3/seq_20_1_50_200_3_mooda_result.csv	83266472.28053504	200	0.46448682483747195	[[ 0. 17. 0.]]	50_200	50	[ 926.5 174. 1232.4]	3	1	34837	20
104	data/processed/gc_codonusage_blocknumber_16_07_2019/constructs/seq_20/seq_20_1_50_200_4/seq_20_1_50_200_4_mooda_result.csv	81311595.73126948	200	0.4535819026467205	[[ 0. 17. 0.]]	50_200	50	[ 926.5 174. 1232.4]	4	1	34837	20
105	data/processed/gc_codonusage_blocknumber_16_07_2019/constructs/seq_20/seq_20_2_50_200_0/seq_20_2_50_200_0_mooda_result.csv	66527295.85094557	200	0.46026221812625845	[[ 0. 17. 0.]]	50_200	50	[ 759.5 174. 1212.18]	0	2	34997	20
106	data/processed/gc_codonusage_blocknumber_16_07_2019/constructs/seq_20/seq_20_2_50_200_1/seq_20_2_50_200_1_mooda_result.csv	66393083.399181955	200	0.4593336831548794	[[ 0. 17. 0.]]	50_200	50	[ 759.5 174. 1212.18]	1	2	34997	20
107	data/processed/gc_codonusage_blocknumber_16_07_2019/constructs/seq_20/seq_20_2_50_200_2/seq_20_2_50_200_2_mooda_result.csv	66205064.15719588	200	0.45803289146839904	[[ 0. 17. 0.]]	50_200	50	[ 759.5 174. 1212.18]	2	2	34997	20
108	data/processed/gc_codonusage_blocknumber_16_07_2019/constructs/seq_20/seq_20_2_50_200_3/seq_20_2_50_200_3_mooda_result.csv	66391392.09958473	200	0.45932198207347846	[[ 0. 17. 0.]]	50_200	50	[ 759.5 174. 1212.18]	3	2	34997	20
109	data/processed/gc_codonusage_blocknumber_16_07_2019/constructs/seq_20/seq_20_2_50_200_4/seq_20_2_50_200_4_mooda_result.csv	66311416.300780185	200	0.45876867777810065	[[ 0. 17. 0.]]	50_200	50	[ 759.5 174. 1212.18]	4	2	34997	20
110	data/processed/gc_codonusage_blocknumber_16_07_2019/constructs/seq_20/seq_20_3_50_200_0/seq_20_3_50_200_0_mooda_result.csv	75959063.56050171	200	0.4502846359321419	[[ 0. 17. 0.]]	50_200	50	[ 871.5 175. 1225.09]	0	3	35010	20
111	data/processed/gc_codonusage_blocknumber_16_07_2019/constructs/seq_20/seq_20_3_50_200_1/seq_20_3_50_200_1_mooda_result.csv	75228749.22063279	200	0.4459553391869027	[[ 0. 17. 0.]]	50_200	50	[ 871.5 175. 1225.09]	1	3	35010	20
112	data/processed/gc_codonusage_blocknumber_16_07_2019/constructs/seq_20/seq_20_3_50_200_2/seq_20_3_50_200_2_mooda_result.csv	75835663.41875365	200	0.44955312101744394	[[ 0. 17. 0.]]	50_200	50	[ 871.5 175. 1225.09]	2	3	35010	20
113	data/processed/gc_codonusage_blocknumber_16_07_2019/constructs/seq_20/seq_20_3_50_200_3/seq_20_3_50_200_3_mooda_result.csv	76038354.86528942	200	0.4507546740636742	[[ 0. 17. 0.]]	50_200	50	[ 871.5 175. 1225.09]	3	3	35010	20
114	data/processed/gc_codonusage_blocknumber_16_07_2019/constructs/seq_20/seq_20_3_50_200_4/seq_20_3_50_200_4_mooda_result.csv	75390161.90767638	200	0.44691219212338423	[[ 0. 17. 0.]]	50_200	50	[ 871.5 175. 1225.09]	4	3	35010	20
115	data/processed/gc_codonusage_blocknumber_16_07_2019/constructs/seq_20/seq_20_4_50_200_0/seq_20_4_50_200_0_mooda_result.csv	93773680.73862629	200	0.46268138871958814	[[ 0. 17. 0.]]	50_200	50	[1056.5 175. 1214.15]	0	4	35007	20
116	data/processed/gc_codonusage_blocknumber_16_07_2019/constructs/seq_20/seq_20_4_50_200_1/seq_20_4_50_200_1_mooda_result.csv	92193214.12981986	200	0.4548833319553911	[[ 0. 17. 0.]]	50_200	50	[1056.5 175. 1214.15]	1	4	35007	20
117	data/processed/gc_codonusage_blocknumber_16_07_2019/constructs/seq_20/seq_20_4_50_200_2/seq_20_4_50_200_2_mooda_result.csv	92113758.09271592	200	0.45449129413305295	[[ 0. 17. 0.]]	50_200	50	[1056.5 175. 1214.15]	2	4	35007	20
118	data/processed/gc_codonusage_blocknumber_16_07_2019/constructs/seq_20/seq_20_4_50_200_3/seq_20_4_50_200_3_mooda_result.csv	93823536.0136972	200	0.4629273757355943	[[ 0. 17. 0.]]	50_200	50	[1056.5 175. 1214.15]	3	4	35007	20
119	data/processed/gc_codonusage_blocknumber_16_07_2019/constructs/seq_20/seq_20_4_50_200_4/seq_20_4_50_200_4_mooda_result.csv	92264571.58085798	200	0.4552354111772128	[[ 0. 17. 0.]]	50_200	50	[1056.5 175. 1214.15]	4	4	35007	20
120	data/processed/gc_codonusage_blocknumber_16_07_2019/constructs/seq_20/seq_20_5_50_200_0/seq_20_5_50_200_0_mooda_result.csv	79040788.23834239	200	0.46078666539226837	[[ 0. 17. 0.]]	50_200	50	[ 886.5 175. 1224.66]	0	5	35106	20
121	data/processed/gc_codonusage_blocknumber_16_07_2019/constructs/seq_20/seq_20_5_50_200_1/seq_20_5_50_200_1_mooda_result.csv	78848997.94462554	200	0.45966857925135207	[[ 0. 17. 0.]]	50_200	50	[ 886.5 175. 1224.66]	1	5	35106	20
122	data/processed/gc_codonusage_blocknumber_16_07_2019/constructs/seq_20/seq_20_5_50_200_2/seq_20_5_50_200_2_mooda_result.csv	79889327.9651516	200	0.4657334251587608	[[ 0. 17. 0.]]	50_200	50	[ 886.5 175. 1224.66]	2	5	35106	20
123	data/processed/gc_codonusage_blocknumber_16_07_2019/constructs/seq_20/seq_20_5_50_200_3/seq_20_5_50_200_3_mooda_result.csv	79821858.45310336	200	0.4653400959401983	[[ 0. 17. 0.]]	50_200	50	[ 886.5 175. 1224.66]	3	5	35106	20
124	data/processed/gc_codonusage_blocknumber_16_07_2019/constructs/seq_20/seq_20_5_50_200_4/seq_20_5_50_200_4_mooda_result.csv	78243388.3488918	200	0.45613803720632295	[[ 0. 17. 0.]]	50_200	50	[ 886.5 175. 1224.66]	4	5	35106	20
125	data/processed/gc_codonusage_blocknumber_16_07_2019/constructs/seq_20/seq_20_6_50_200_0/seq_20_6_50_200_0_mooda_result.csv	85897853.9519887	200	0.4554568934705578	[[ 0. 17. 0.]]	50_200	50	[1005.5 172. 1210.1]	0	6	34574	20
126	data/processed/gc_codonusage_blocknumber_16_07_2019/constructs/seq_20/seq_20_6_50_200_1/seq_20_6_50_200_1_mooda_result.csv	85463295.95103079	200	0.45315273302832265	[[ 0. 17. 0.]]	50_200	50	[1005.5 172. 1210.1]	1	6	34574	20
127	data/processed/gc_codonusage_blocknumber_16_07_2019/constructs/seq_20/seq_20_6_50_200_2/seq_20_6_50_200_2_mooda_result.csv	85289058.26871927	200	0.4522288711405103	[[ 0. 17. 0.]]	50_200	50	[1005.5 172. 1210.1]	2	6	34574	20
128	data/processed/gc_codonusage_blocknumber_16_07_2019/constructs/seq_20/seq_20_6_50_200_3/seq_20_6_50_200_3_mooda_result.csv	85945184.46082263	200	0.45570785441461037	[[ 0. 17. 0.]]	50_200	50	[1005.5 172. 1210.1]	3	6	34574	20
129	data/processed/gc_codonusage_blocknumber_16_07_2019/constructs/seq_20/seq_20_6_50_200_4/seq_20_6_50_200_4_mooda_result.csv	86148363.0249738	200	0.4567851697768757	[[ 0. 17. 0.]]	50_200	50	[1005.5 172. 1210.1]	4	6	34574	20
130	data/processed/gc_codonusage_blocknumber_16_07_2019/constructs/seq_20/seq_20_7_50_200_0/seq_20_7_50_200_0_mooda_result.csv	88950736.36310278	200	0.45259676710625646	[[ 0. 17. 0.]]	50_200	50	[1011. 174. 1238.19]	0	7	34895	20
131	data/processed/gc_codonusage_blocknumber_16_07_2019/constructs/seq_20/seq_20_7_50_200_1/seq_20_7_50_200_1_mooda_result.csv	89817437.77224225	200	0.457006694127228	[[ 0. 17. 0.]]	50_200	50	[1011. 174. 1238.19]	1	7	34895	20
132	data/processed/gc_codonusage_blocknumber_16_07_2019/constructs/seq_20/seq_20_7_50_200_2/seq_20_7_50_200_2_mooda_result.csv	88612695.8543978	200	0.4508767583952967	[[ 0. 17. 0.]]	50_200	50	[1011. 174. 1238.19]	2	7	34895	20
133	data/processed/gc_codonusage_blocknumber_16_07_2019/constructs/seq_20/seq_20_7_50_200_3/seq_20_7_50_200_3_mooda_result.csv	89497193.28302413	200	0.45537723464853347	[[ 0. 17. 0.]]	50_200	50	[1011. 174. 1238.19]	3	7	34895	20
134	data/processed/gc_codonusage_blocknumber_16_07_2019/constructs/seq_20/seq_20_7_50_200_4/seq_20_7_50_200_4_mooda_result.csv	89210515.83959408	200	0.45391857011798836	[[ 0. 17. 0.]]	50_200	50	[1011. 174. 1238.19]	4	7	34895	20
135	data/processed/gc_codonusage_blocknumber_16_07_2019/constructs/seq_20/seq_20_8_50_200_0/seq_20_8_50_200_0_mooda_result.csv	73800782.77364911	200	0.46112635186606976	[[ 0. 17. 0.]]	50_200	50	[ 836.5 174. 1218.64]	0	8	34887	20
136	data/processed/gc_codonusage_blocknumber_16_07_2019/constructs/seq_20/seq_20_8_50_200_1/seq_20_8_50_200_1_mooda_result.csv	74560323.42248496	200	0.4658721580124068	[[ 0. 17. 0.]]	50_200	50	[ 836.5 174. 1218.64]	1	8	34887	20
137	data/processed/gc_codonusage_blocknumber_16_07_2019/constructs/seq_20/seq_20_8_50_200_2/seq_20_8_50_200_2_mooda_result.csv	73925391.45667534	200	0.46190493910126146	[[ 0. 17. 0.]]	50_200	50	[ 836.5 174. 1218.64]	2	8	34887	20
138	data/processed/gc_codonusage_blocknumber_16_07_2019/constructs/seq_20/seq_20_8_50_200_3/seq_20_8_50_200_3_mooda_result.csv	72947356.22324392	200	0.455793922358093	[[ 0. 17. 0.]]	50_200	50	[ 836.5 174. 1218.64]	3	8	34887	20
139	data/processed/gc_codonusage_blocknumber_16_07_2019/constructs/seq_20/seq_20_8_50_200_4/seq_20_8_50_200_4_mooda_result.csv	73776200.29580851	200	0.4609727541954159	[[ 0. 17. 0.]]	50_200	50	[ 836.5 174. 1218.64]	4	8	34887	20
140	data/processed/gc_codonusage_blocknumber_16_07_2019/constructs/seq_20/seq_20_9_50_200_0/seq_20_9_50_200_0_mooda_result.csv	69803639.15205511	200	0.4550936411848369	[[ 0. 17. 0.]]	50_200	50	[ 818. 174. 1194.33]	0	9	34886	20
141	data/processed/gc_codonusage_blocknumber_16_07_2019/constructs/seq_20/seq_20_9_50_200_1/seq_20_9_50_200_1_mooda_result.csv	69714809.20882988	200	0.454514503151352	[[ 0. 17. 0.]]	50_200	50	[ 818. 174. 1194.33]	1	9	34886	20
142	data/processed/gc_codonusage_blocknumber_16_07_2019/constructs/seq_20/seq_20_9_50_200_2/seq_20_9_50_200_2_mooda_result.csv	69838779.52788188	200	0.45532274330303407	[[ 0. 17. 0.]]	50_200	50	[ 818. 174. 1194.33]	2	9	34886	20
143	data/processed/gc_codonusage_blocknumber_16_07_2019/constructs/seq_20/seq_20_9_50_200_3/seq_20_9_50_200_3_mooda_result.csv	69598750.45667735	200	0.45375784345924897	[[ 0. 17. 0.]]	50_200	50	[ 818. 174. 1194.33]	3	9	34886	20
144	data/processed/gc_codonusage_blocknumber_16_07_2019/constructs/seq_20/seq_20_9_50_200_4/seq_20_9_50_200_4_mooda_result.csv	70705970.59584418	200	0.46097650499104936	[[ 0. 17. 0.]]	50_200	50	[ 818. 174. 1194.33]	4	9	34886	20
145	data/processed/gc_codonusage_blocknumber_16_07_2019/constructs/seq_20/seq_20_10_50_200_0/seq_20_10_50_200_0_mooda_result.csv	94977178.46743752	200	0.4602860851371593	[[ 0. 17. 0.]]	50_200	50	[1070. 174. 1228.31]	0	10	34979	20
146	data/processed/gc_codonusage_blocknumber_16_07_2019/constructs/seq_20/seq_20_10_50_200_1/seq_20_10_50_200_1_mooda_result.csv	94025186.31521286	200	0.4556724637609566	[[ 0. 17. 0.]]	50_200	50	[1070. 174. 1228.31]	1	10	34979	20
147	data/processed/gc_codonusage_blocknumber_16_07_2019/constructs/seq_20/seq_20_10_50_200_2/seq_20_10_50_200_2_mooda_result.csv	95095845.60880911	200	0.4608611794368397	[[ 0. 17. 0.]]	50_200	50	[1070. 174. 1228.31]	2	10	34979	20
148	data/processed/gc_codonusage_blocknumber_16_07_2019/constructs/seq_20/seq_20_10_50_200_3/seq_20_10_50_200_3_mooda_result.csv	94457642.82643913	200	0.4577682694877256	[[ 0. 17. 0.]]	50_200	50	[1070. 174. 1228.31]	3	10	34979	20
149	data/processed/gc_codonusage_blocknumber_16_07_2019/constructs/seq_20/seq_20_10_50_200_4/seq_20_10_50_200_4_mooda_result.csv	94956680.35295051	200	0.46018674551660876	[[ 0. 17. 0.]]	50_200	50	[1070. 174. 1228.31]	4	10	34979	20
150	data/processed/gc_codonusage_blocknumber_16_07_2019/constructs/seq_20/seq_20_1_100_200_0/seq_20_1_100_200_0_mooda_result.csv	82741180.9327144	200	0.46155658288556395	[[ 0. 17. 0.]]	100_200	100	[ 926.5 174. 1232.4]	0	1	34837	20
151	data/processed/gc_codonusage_blocknumber_16_07_2019/constructs/seq_20/seq_20_1_100_200_1/seq_20_1_100_200_1_mooda_result.csv	84505317.48037197	200	0.4713974967751362	[[ 0. 17. 0.]]	100_200	100	[ 926.5 174. 1232.4]	1	1	34837	20
152	data/processed/gc_codonusage_blocknumber_16_07_2019/constructs/seq_20/seq_20_1_100_200_2/seq_20_1_100_200_2_mooda_result.csv	82935490.03165802	200	0.462640500745099	[[ 0. 17. 0.]]	100_200	100	[ 926.5 174. 1232.4]	2	1	34837	20
153	data/processed/gc_codonusage_blocknumber_16_07_2019/constructs/seq_20/seq_20_1_100_200_3/seq_20_1_100_200_3_mooda_result.csv	83305345.44225954	200	0.46470367167829846	[[ 0. 17. 0.]]	100_200	100	[ 926.5 174. 1232.4]	3	1	34837	20
154	data/processed/gc_codonusage_blocknumber_16_07_2019/constructs/seq_20/seq_20_1_100_200_4/seq_20_1_100_200_4_mooda_result.csv	84022403.20327473	200	0.468703647581167	[[ 0. 17. 0.]]	100_200	100	[ 926.5 174. 1232.4]	4	1	34837	20
155	data/processed/gc_codonusage_blocknumber_16_07_2019/constructs/seq_20/seq_20_2_100_200_0/seq_20_2_100_200_0_mooda_result.csv	66969483.856643625	200	0.46332145012611914	[[ 0. 17. 0.]]	100_200	100	[ 759.5 174. 1212.18]	0	2	34997	20
156	data/processed/gc_codonusage_blocknumber_16_07_2019/constructs/seq_20/seq_20_2_100_200_1/seq_20_2_100_200_1_mooda_result.csv	67355660.40282121	200	0.4659931726342798	[[ 0. 17. 0.]]	100_200	100	[ 759.5 174. 1212.18]	1	2	34997	20
157	data/processed/gc_codonusage_blocknumber_16_07_2019/constructs/seq_20/seq_20_2_100_200_2/seq_20_2_100_200_2_mooda_result.csv	66888750.67485398	200	0.4627629059548643	[[ 0. 17. 0.]]	100_200	100	[ 759.5 174. 1212.18]	2	2	34997	20
158	data/processed/gc_codonusage_blocknumber_16_07_2019/constructs/seq_20/seq_20_2_100_200_3/seq_20_2_100_200_3_mooda_result.csv	66788512.5767177	200	0.46206941903646725	[[ 0. 17. 0.]]	100_200	100	[ 759.5 174. 1212.18]	3	2	34997	20
159	data/processed/gc_codonusage_blocknumber_16_07_2019/constructs/seq_20/seq_20_2_100_200_4/seq_20_2_100_200_4_mooda_result.csv	66858845.365831785	200	0.4625560091662868	[[ 0. 17. 0.]]	100_200	100	[ 759.5 174. 1212.18]	4	2	34997	20
160	data/processed/gc_codonusage_blocknumber_16_07_2019/constructs/seq_20/seq_20_3_100_200_0/seq_20_3_100_200_0_mooda_result.csv	77528978.15926518	200	0.45959107535376154	[[ 0. 17. 0.]]	100_200	100	[ 871.5 175. 1225.09]	0	3	35010	20
161	data/processed/gc_codonusage_blocknumber_16_07_2019/constructs/seq_20/seq_20_3_100_200_1/seq_20_3_100_200_1_mooda_result.csv	77285338.23167358	200	0.45814678008534065	[[ 0. 17. 0.]]	100_200	100	[ 871.5 175. 1225.09]	1	3	35010	20
162	data/processed/gc_codonusage_blocknumber_16_07_2019/constructs/seq_20/seq_20_3_100_200_2/seq_20_3_100_200_2_mooda_result.csv	77188921.27896145	200	0.45757522126912265	[[ 0. 17. 0.]]	100_200	100	[ 871.5 175. 1225.09]	2	3	35010	20
163	data/processed/gc_codonusage_blocknumber_16_07_2019/constructs/seq_20/seq_20_3_100_200_3/seq_20_3_100_200_3_mooda_result.csv	78154517.07798915	200	0.4632992643581541	[[ 0. 17. 0.]]	100_200	100	[ 871.5 175. 1225.09]	3	3	35010	20
164	data/processed/gc_codonusage_blocknumber_16_07_2019/constructs/seq_20/seq_20_3_100_200_4/seq_20_3_100_200_4_mooda_result.csv	77289940.04476099	200	0.4581740595913477	[[ 0. 17. 0.]]	100_200	100	[ 871.5 175. 1225.09]	4	3	35010	20
165	data/processed/gc_codonusage_blocknumber_16_07_2019/constructs/seq_20/seq_20_4_100_200_0/seq_20_4_100_200_0_mooda_result.csv	93754723.71271265	200	0.4625878543397213	[[ 0. 17. 0.]]	100_200	100	[1056.5 175. 1214.15]	0	4	35007	20
166	data/processed/gc_codonusage_blocknumber_16_07_2019/constructs/seq_20/seq_20_4_100_200_1/seq_20_4_100_200_1_mooda_result.csv	94049066.18610145	200	0.46404014653166675	[[ 0. 17. 0.]]	100_200	100	[1056.5 175. 1214.15]	1	4	35007	20
167	data/processed/gc_codonusage_blocknumber_16_07_2019/constructs/seq_20/seq_20_4_100_200_2/seq_20_4_100_200_2_mooda_result.csv	93464211.93038648	200	0.4611544628611387	[[ 0. 17. 0.]]	100_200	100	[1056.5 175. 1214.15]	2	4	35007	20
168	data/processed/gc_codonusage_blocknumber_16_07_2019/constructs/seq_20/seq_20_4_100_200_3/seq_20_4_100_200_3_mooda_result.csv	94349612.75281698	200	0.4655230498555795	[[ 0. 17. 0.]]	100_200	100	[1056.5 175. 1214.15]	3	4	35007	20
169	data/processed/gc_codonusage_blocknumber_16_07_2019/constructs/seq_20/seq_20_4_100_200_4/seq_20_4_100_200_4_mooda_result.csv	93401719.28641284	200	0.4608461227909747	[[ 0. 17. 0.]]	100_200	100	[1056.5 175. 1214.15]	4	4	35007	20
170	data/processed/gc_codonusage_blocknumber_16_07_2019/constructs/seq_20/seq_20_5_100_200_0/seq_20_5_100_200_0_mooda_result.csv	80562971.47696482	200	0.469660586746972	[[ 0. 17. 0.]]	100_200	100	[ 886.5 175. 1224.66]	0	5	35106	20
171	data/processed/gc_codonusage_blocknumber_16_07_2019/constructs/seq_20/seq_20_5_100_200_1/seq_20_5_100_200_1_mooda_result.csv	79747722.55686292	200	0.46490790348392513	[[ 0. 17. 0.]]	100_200	100	[ 886.5 175. 1224.66]	1	5	35106	20
172	data/processed/gc_codonusage_blocknumber_16_07_2019/constructs/seq_20/seq_20_5_100_200_2/seq_20_5_100_200_2_mooda_result.csv	80107163.58701941	200	0.4670033486000788	[[ 0. 17. 0.]]	100_200	100	[ 886.5 175. 1224.66]	2	5	35106	20
173	data/processed/gc_codonusage_blocknumber_16_07_2019/constructs/seq_20/seq_20_5_100_200_3/seq_20_5_100_200_3_mooda_result.csv	80480606.03362459	200	0.46918041823111845	[[ 0. 17. 0.]]	100_200	100	[ 886.5 175. 1224.66]	3	5	35106	20
174	data/processed/gc_codonusage_blocknumber_16_07_2019/constructs/seq_20/seq_20_5_100_200_4/seq_20_5_100_200_4_mooda_result.csv	79273256.4147824	200	0.4621418927150097	[[ 0. 17. 0.]]	100_200	100	[ 886.5 175. 1224.66]	4	5	35106	20
175	data/processed/gc_codonusage_blocknumber_16_07_2019/constructs/seq_20/seq_20_6_100_200_0/seq_20_6_100_200_0_mooda_result.csv	86624601.85598198	200	0.45931033482514655	[[ 0. 17. 0.]]	100_200	100	[1005.5 172. 1210.1]	0	6	34574	20
176	data/processed/gc_codonusage_blocknumber_16_07_2019/constructs/seq_20/seq_20_6_100_200_1/seq_20_6_100_200_1_mooda_result.csv	87042828.10301448	200	0.4615278992749842	[[ 0. 17. 0.]]	100_200	100	[1005.5 172. 1210.1]	1	6	34574	20
177	data/processed/gc_codonusage_blocknumber_16_07_2019/constructs/seq_20/seq_20_6_100_200_2/seq_20_6_100_200_2_mooda_result.csv	85632790.84441772	200	0.4540514471876343	[[ 0. 17. 0.]]	100_200	100	[1005.5 172. 1210.1]	2	6	34574	20
178	data/processed/gc_codonusage_blocknumber_16_07_2019/constructs/seq_20/seq_20_6_100_200_3/seq_20_6_100_200_3_mooda_result.csv	85882694.37606654	200	0.4553765127271728	[[ 0. 17. 0.]]	100_200	100	[1005.5 172. 1210.1]	3	6	34574	20
179	data/processed/gc_codonusage_blocknumber_16_07_2019/constructs/seq_20/seq_20_6_100_200_4/seq_20_6_100_200_4_mooda_result.csv	88149309.63887478	200	0.4673948053712313	[[ 0. 17. 0.]]	100_200	100	[1005.5 172. 1210.1]	4	6	34574	20
180	data/processed/gc_codonusage_blocknumber_16_07_2019/constructs/seq_20/seq_20_7_100_200_0/seq_20_7_100_200_0_mooda_result.csv	90297727.16755328	200	0.4594504898334922	[[ 0. 17. 0.]]	100_200	100	[1011. 174. 1238.19]	0	7	34895	20
181	data/processed/gc_codonusage_blocknumber_16_07_2019/constructs/seq_20/seq_20_7_100_200_1/seq_20_7_100_200_1_mooda_result.csv	90590035.03521574	200	0.4609378029386216	[[ 0. 17. 0.]]	100_200	100	[1011. 174. 1238.19]	1	7	34895	20
182	data/processed/gc_codonusage_blocknumber_16_07_2019/constructs/seq_20/seq_20_7_100_200_2/seq_20_7_100_200_2_mooda_result.csv	89949386.0438124	200	0.45767806980751613	[[ 0. 17. 0.]]	100_200	100	[1011. 174. 1238.19]	2	7	34895	20
183	data/processed/gc_codonusage_blocknumber_16_07_2019/constructs/seq_20/seq_20_7_100_200_3/seq_20_7_100_200_3_mooda_result.csv	90641601.31997783	200	0.46120018113501715	[[ 0. 17. 0.]]	100_200	100	[1011. 174. 1238.19]	3	7	34895	20
184	data/processed/gc_codonusage_blocknumber_16_07_2019/constructs/seq_20/seq_20_7_100_200_4/seq_20_7_100_200_4_mooda_result.csv	89685384.32742131	200	0.456334783307207	[[ 0. 17. 0.]]	100_200	100	[1011. 174. 1238.19]	4	7	34895	20
185	data/processed/gc_codonusage_blocknumber_16_07_2019/constructs/seq_20/seq_20_8_100_200_0/seq_20_8_100_200_0_mooda_result.csv	74899968.33265708	200	0.46799434713386784	[[ 0. 17. 0.]]	100_200	100	[ 836.5 174. 1218.64]	0	8	34887	20
186	data/processed/gc_codonusage_blocknumber_16_07_2019/constructs/seq_20/seq_20_8_100_200_1/seq_20_8_100_200_1_mooda_result.csv	74814020.98965675	200	0.4674573259365198	[[ 0. 17. 0.]]	100_200	100	[ 836.5 174. 1218.64]	1	8	34887	20
187	data/processed/gc_codonusage_blocknumber_16_07_2019/constructs/seq_20/seq_20_8_100_200_2/seq_20_8_100_200_2_mooda_result.csv	74440680.72647414	200	0.46512459954669094	[[ 0. 17. 0.]]	100_200	100	[ 836.5 174. 1218.64]	2	8	34887	20
188	data/processed/gc_codonusage_blocknumber_16_07_2019/constructs/seq_20/seq_20_8_100_200_3/seq_20_8_100_200_3_mooda_result.csv	74340333.8673621	200	0.46449760645360316	[[ 0. 17. 0.]]	100_200	100	[ 836.5 174. 1218.64]	3	8	34887	20
189	data/processed/gc_codonusage_blocknumber_16_07_2019/constructs/seq_20/seq_20_8_100_200_4/seq_20_8_100_200_4_mooda_result.csv	74091777.18847786	200	0.4629445601272875	[[ 0. 17. 0.]]	100_200	100	[ 836.5 174. 1218.64]	4	8	34887	20
190	data/processed/gc_codonusage_blocknumber_16_07_2019/constructs/seq_20/seq_20_9_100_200_0/seq_20_9_100_200_0_mooda_result.csv	70967195.75391014	200	0.46267959540005166	[[ 0. 17. 0.]]	100_200	100	[ 818. 174. 1194.33]	0	9	34886	20
191	data/processed/gc_codonusage_blocknumber_16_07_2019/constructs/seq_20/seq_20_9_100_200_1/seq_20_9_100_200_1_mooda_result.csv	70643446.26018642	200	0.46056886968832295	[[ 0. 17. 0.]]	100_200	100	[ 818. 174. 1194.33]	1	9	34886	20
192	data/processed/gc_codonusage_blocknumber_16_07_2019/constructs/seq_20/seq_20_9_100_200_2/seq_20_9_100_200_2_mooda_result.csv	70104917.19930239	200	0.457057861463269	[[ 0. 17. 0.]]	100_200	100	[ 818. 174. 1194.33]	2	9	34886	20
193	data/processed/gc_codonusage_blocknumber_16_07_2019/constructs/seq_20/seq_20_9_100_200_3/seq_20_9_100_200_3_mooda_result.csv	70714481.94487764	200	0.46103199580599946	[[ 0. 17. 0.]]	100_200	100	[ 818. 174. 1194.33]	3	9	34886	20
194	data/processed/gc_codonusage_blocknumber_16_07_2019/constructs/seq_20/seq_20_9_100_200_4/seq_20_9_100_200_4_mooda_result.csv	69944411.20537023	200	0.45601142236499415	[[ 0. 17. 0.]]	100_200	100	[ 818. 174. 1194.33]	4	9	34886	20
195	data/processed/gc_codonusage_blocknumber_16_07_2019/constructs/seq_20/seq_20_10_100_200_0/seq_20_10_100_200_0_mooda_result.csv	96836996.93316205	200	0.4692992878292948	[[ 0. 17. 0.]]	100_200	100	[1070. 174. 1228.31]	0	10	34979	20
196	data/processed/gc_codonusage_blocknumber_16_07_2019/constructs/seq_20/seq_20_10_100_200_1/seq_20_10_100_200_1_mooda_result.csv	95742565.81784447	200	0.4639953672280471	[[ 0. 17. 0.]]	100_200	100	[1070. 174. 1228.31]	1	10	34979	20
197	data/processed/gc_codonusage_blocknumber_16_07_2019/constructs/seq_20/seq_20_10_100_200_2/seq_20_10_100_200_2_mooda_result.csv	95289976.99745284	200	0.46180199467606786	[[ 0. 17. 0.]]	100_200	100	[1070. 174. 1228.31]	2	10	34979	20
198	data/processed/gc_codonusage_blocknumber_16_07_2019/constructs/seq_20/seq_20_10_100_200_3/seq_20_10_100_200_3_mooda_result.csv	95977572.10561247	200	0.465134273709844	[[ 0. 17. 0.]]	100_200	100	[1070. 174. 1228.31]	3	10	34979	20
199	data/processed/gc_codonusage_blocknumber_16_07_2019/constructs/seq_20/seq_20_10_100_200_4/seq_20_10_100_200_4_mooda_result.csv	95369580.58435014	200	0.46218777601814465	[[ 0. 17. 0.]]	100_200	100	[1070. 174. 1228.31]	4	10	34979	20
