## Supplementary Tables for "Design and assembly of DNA molecules using multi-objective optimisation": sz_75_gc_codonusage_blocknumber_seq_10_hypervolume.csv

	filename	hypervolume	iterations	normalised_hypervolume	null_point	parameter_setting	population_size	reference_points	run	sequence_id	sequence_length	transcription_units
0	data/processed/gc_codonusage_blocknumber_19_07_2019/constructs/seq_10/seq_10_1_50_100_0/seq_10_1_50_100_0_mooda_result.csv	10576401.392640788	100	0.615747125811326	[[0. 8. 0.]]	50_100	50	[364. 87. 597.32]	0	1	17490	10
1	data/processed/gc_codonusage_blocknumber_19_07_2019/constructs/seq_10/seq_10_1_50_100_1/seq_10_1_50_100_1_mooda_result.csv	10591684.497522399	100	0.6166368923353984	[[0. 8. 0.]]	50_100	50	[364. 87. 597.32]	1	1	17490	10
2	data/processed/gc_codonusage_blocknumber_19_07_2019/constructs/seq_10/seq_10_1_50_100_2/seq_10_1_50_100_2_mooda_result.csv	10471332.915505374	100	0.609630147984206	[[0. 8. 0.]]	50_100	50	[364. 87. 597.32]	2	1	17490	10
3	data/processed/gc_codonusage_blocknumber_19_07_2019/constructs/seq_10/seq_10_1_50_100_3/seq_10_1_50_100_3_mooda_result.csv	10613490.843810821	100	0.6179064352123249	[[0. 8. 0.]]	50_100	50	[364. 87. 597.32]	3	1	17490	10
4	data/processed/gc_codonusage_blocknumber_19_07_2019/constructs/seq_10/seq_10_1_50_100_4/seq_10_1_50_100_4_mooda_result.csv	10464501.225498881	100	0.6092324140736096	[[0. 8. 0.]]	50_100	50	[364. 87. 597.32]	4	1	17490	10
5	data/processed/gc_codonusage_blocknumber_19_07_2019/constructs/seq_10/seq_10_2_50_100_0/seq_10_2_50_100_0_mooda_result.csv	12632871.253014995	100	0.6291304632673982	[[0. 8. 0.]]	50_100	50	[412. 88. 609.22]	0	2	17613	10
6	data/processed/gc_codonusage_blocknumber_19_07_2019/constructs/seq_10/seq_10_2_50_100_1/seq_10_2_50_100_1_mooda_result.csv	12587844.139493506	100	0.6268880649858035	[[0. 8. 0.]]	50_100	50	[412. 88. 609.22]	1	2	17613	10
7	data/processed/gc_codonusage_blocknumber_19_07_2019/constructs/seq_10/seq_10_2_50_100_2/seq_10_2_50_100_2_mooda_result.csv	12586725.849595454	100	0.6268323729560552	[[0. 8. 0.]]	50_100	50	[412. 88. 609.22]	2	2	17613	10
8	data/processed/gc_codonusage_blocknumber_19_07_2019/constructs/seq_10/seq_10_2_50_100_3/seq_10_2_50_100_3_mooda_result.csv	12057722.40600863	100	0.6004874372032748	[[0. 8. 0.]]	50_100	50	[412. 88. 609.22]	3	2	17613	10
9	data/processed/gc_codonusage_blocknumber_19_07_2019/constructs/seq_10/seq_10_2_50_100_4/seq_10_2_50_100_4_mooda_result.csv	12487943.224382432	100	0.6219128928538413	[[0. 8. 0.]]	50_100	50	[412. 88. 609.22]	4	2	17613	10
10	data/processed/gc_codonusage_blocknumber_19_07_2019/constructs/seq_10/seq_10_3_50_100_0/seq_10_3_50_100_0_mooda_result.csv	12279091.894871708	100	0.629442851710495	[[0. 8. 0.]]	50_100	50	[404.5 87. 610.47]	0	3	17499	10
11	data/processed/gc_codonusage_blocknumber_19_07_2019/constructs/seq_10/seq_10_3_50_100_1/seq_10_3_50_100_1_mooda_result.csv	12045382.720558174	100	0.6174626034632892	[[0. 8. 0.]]	50_100	50	[404.5 87. 610.47]	1	3	17499	10
12	data/processed/gc_codonusage_blocknumber_19_07_2019/constructs/seq_10/seq_10_3_50_100_2/seq_10_3_50_100_2_mooda_result.csv	12056701.556212403	100	0.6180428222818498	[[0. 8. 0.]]	50_100	50	[404.5 87. 610.47]	2	3	17499	10
13	data/processed/gc_codonusage_blocknumber_19_07_2019/constructs/seq_10/seq_10_3_50_100_3/seq_10_3_50_100_3_mooda_result.csv	12074031.005359098	100	0.6189311532743089	[[0. 8. 0.]]	50_100	50	[404.5 87. 610.47]	3	3	17499	10
14	data/processed/gc_codonusage_blocknumber_19_07_2019/constructs/seq_10/seq_10_3_50_100_4/seq_10_3_50_100_4_mooda_result.csv	12110941.057358343	100	0.620823212441721	[[0. 8. 0.]]	50_100	50	[404.5 87. 610.47]	4	3	17499	10
15	data/processed/gc_codonusage_blocknumber_19_07_2019/constructs/seq_10/seq_10_4_50_100_0/seq_10_4_50_100_0_mooda_result.csv	16429421.198597562	100	0.6153841324348767	[[0. 8. 0.]]	50_100	50	[531. 88. 628.48]	0	4	17675	10
16	data/processed/gc_codonusage_blocknumber_19_07_2019/constructs/seq_10/seq_10_4_50_100_1/seq_10_4_50_100_1_mooda_result.csv	16728318.337546494	100	0.6265796915672371	[[0. 8. 0.]]	50_100	50	[531. 88. 628.48]	1	4	17675	10
17	data/processed/gc_codonusage_blocknumber_19_07_2019/constructs/seq_10/seq_10_4_50_100_2/seq_10_4_50_100_2_mooda_result.csv	16563193.938585237	100	0.6203947545709614	[[0. 8. 0.]]	50_100	50	[531. 88. 628.48]	2	4	17675	10
18	data/processed/gc_codonusage_blocknumber_19_07_2019/constructs/seq_10/seq_10_4_50_100_3/seq_10_4_50_100_3_mooda_result.csv	16107570.521183006	100	0.6033288203517438	[[0. 8. 0.]]	50_100	50	[531. 88. 628.48]	3	4	17675	10
19	data/processed/gc_codonusage_blocknumber_19_07_2019/constructs/seq_10/seq_10_4_50_100_4/seq_10_4_50_100_4_mooda_result.csv	16857116.36864087	100	0.6314039798769859	[[0. 8. 0.]]	50_100	50	[531. 88. 628.48]	4	4	17675	10
20	data/processed/gc_codonusage_blocknumber_19_07_2019/constructs/seq_10/seq_10_5_50_100_0/seq_10_5_50_100_0_mooda_result.csv	11345706.752771217	100	0.617026446421317	[[0. 8. 0.]]	50_100	50	[399. 85. 598.5]	0	5	17079	10
21	data/processed/gc_codonusage_blocknumber_19_07_2019/constructs/seq_10/seq_10_5_50_100_1/seq_10_5_50_100_1_mooda_result.csv	11587977.999071581	100	0.6302021585591495	[[0. 8. 0.]]	50_100	50	[399. 85. 598.5]	1	5	17079	10
22	data/processed/gc_codonusage_blocknumber_19_07_2019/constructs/seq_10/seq_10_5_50_100_2/seq_10_5_50_100_2_mooda_result.csv	11590172.243370766	100	0.6303214906370895	[[0. 8. 0.]]	50_100	50	[399. 85. 598.5]	2	5	17079	10
23	data/processed/gc_codonusage_blocknumber_19_07_2019/constructs/seq_10/seq_10_5_50_100_3/seq_10_5_50_100_3_mooda_result.csv	11625183.298435627	100	0.6322255365782431	[[0. 8. 0.]]	50_100	50	[399. 85. 598.5]	3	5	17079	10
24	data/processed/gc_codonusage_blocknumber_19_07_2019/constructs/seq_10/seq_10_5_50_100_4/seq_10_5_50_100_4_mooda_result.csv	11559780.36721954	100	0.6286686547450383	[[0. 8. 0.]]	50_100	50	[399. 85. 598.5]	4	5	17079	10
25	data/processed/gc_codonusage_blocknumber_19_07_2019/constructs/seq_10/seq_10_6_50_100_0/seq_10_6_50_100_0_mooda_result.csv	12817228.033101458	100	0.6205143225161963	[[0. 8. 0.]]	50_100	50	[434. 86. 610.18]	0	6	17264	10
26	data/processed/gc_codonusage_blocknumber_19_07_2019/constructs/seq_10/seq_10_6_50_100_1/seq_10_6_50_100_1_mooda_result.csv	12590263.254037209	100	0.6095263853622053	[[0. 8. 0.]]	50_100	50	[434. 86. 610.18]	1	6	17264	10
27	data/processed/gc_codonusage_blocknumber_19_07_2019/constructs/seq_10/seq_10_6_50_100_2/seq_10_6_50_100_2_mooda_result.csv	12726221.245542351	100	0.6161084544938147	[[0. 8. 0.]]	50_100	50	[434. 86. 610.18]	2	6	17264	10
28	data/processed/gc_codonusage_blocknumber_19_07_2019/constructs/seq_10/seq_10_6_50_100_3/seq_10_6_50_100_3_mooda_result.csv	12972327.015664458	100	0.62802305528115	[[0. 8. 0.]]	50_100	50	[434. 86. 610.18]	3	6	17264	10
29	data/processed/gc_codonusage_blocknumber_19_07_2019/constructs/seq_10/seq_10_6_50_100_4/seq_10_6_50_100_4_mooda_result.csv	12798999.238249771	100	0.6196318206009249	[[0. 8. 0.]]	50_100	50	[434. 86. 610.18]	4	6	17264	10
30	data/processed/gc_codonusage_blocknumber_19_07_2019/constructs/seq_10/seq_10_7_50_100_0/seq_10_7_50_100_0_mooda_result.csv	13947419.004760072	100	0.618467092381254	[[0. 8. 0.]]	50_100	50	[465.5 87. 613.24]	0	7	17491	10
31	data/processed/gc_codonusage_blocknumber_19_07_2019/constructs/seq_10/seq_10_7_50_100_1/seq_10_7_50_100_1_mooda_result.csv	13893338.614187703	100	0.6160690184508214	[[0. 8. 0.]]	50_100	50	[465.5 87. 613.24]	1	7	17491	10
32	data/processed/gc_codonusage_blocknumber_19_07_2019/constructs/seq_10/seq_10_7_50_100_2/seq_10_7_50_100_2_mooda_result.csv	13959398.353425497	100	0.6189982897974353	[[0. 8. 0.]]	50_100	50	[465.5 87. 613.24]	2	7	17491	10
33	data/processed/gc_codonusage_blocknumber_19_07_2019/constructs/seq_10/seq_10_7_50_100_3/seq_10_7_50_100_3_mooda_result.csv	13985008.526454054	100	0.6201339156249054	[[0. 8. 0.]]	50_100	50	[465.5 87. 613.24]	3	7	17491	10
34	data/processed/gc_codonusage_blocknumber_19_07_2019/constructs/seq_10/seq_10_7_50_100_4/seq_10_7_50_100_4_mooda_result.csv	13753271.671509957	100	0.6098580632377405	[[0. 8. 0.]]	50_100	50	[465.5 87. 613.24]	4	7	17491	10
35	data/processed/gc_codonusage_blocknumber_19_07_2019/constructs/seq_10/seq_10_8_50_100_0/seq_10_8_50_100_0_mooda_result.csv	16102500.462368963	100	0.6167561342940219	[[0. 8. 0.]]	50_100	50	[528. 87. 625.92]	0	8	17561	10
36	data/processed/gc_codonusage_blocknumber_19_07_2019/constructs/seq_10/seq_10_8_50_100_1/seq_10_8_50_100_1_mooda_result.csv	16217513.05062897	100	0.6211613333186183	[[0. 8. 0.]]	50_100	50	[528. 87. 625.92]	1	8	17561	10
37	data/processed/gc_codonusage_blocknumber_19_07_2019/constructs/seq_10/seq_10_8_50_100_2/seq_10_8_50_100_2_mooda_result.csv	16050578.283169456	100	0.6147674169142555	[[0. 8. 0.]]	50_100	50	[528. 87. 625.92]	2	8	17561	10
38	data/processed/gc_codonusage_blocknumber_19_07_2019/constructs/seq_10/seq_10_8_50_100_3/seq_10_8_50_100_3_mooda_result.csv	16322888.690879436	100	0.6251974190607996	[[0. 8. 0.]]	50_100	50	[528. 87. 625.92]	3	8	17561	10
39	data/processed/gc_codonusage_blocknumber_19_07_2019/constructs/seq_10/seq_10_8_50_100_4/seq_10_8_50_100_4_mooda_result.csv	16039124.729931703	100	0.6143287242257904	[[0. 8. 0.]]	50_100	50	[528. 87. 625.92]	4	8	17561	10
40	data/processed/gc_codonusage_blocknumber_19_07_2019/constructs/seq_10/seq_10_9_50_100_0/seq_10_9_50_100_0_mooda_result.csv	13221747.5972571	100	0.6207547797345966	[[0. 8. 0.]]	50_100	50	[430.5 87. 626.28]	0	9	17592	10
41	data/processed/gc_codonusage_blocknumber_19_07_2019/constructs/seq_10/seq_10_9_50_100_1/seq_10_9_50_100_1_mooda_result.csv	13461638.906748861	100	0.632017562955076	[[0. 8. 0.]]	50_100	50	[430.5 87. 626.28]	1	9	17592	10
42	data/processed/gc_codonusage_blocknumber_19_07_2019/constructs/seq_10/seq_10_9_50_100_2/seq_10_9_50_100_2_mooda_result.csv	13015226.676280908	100	0.6110587204301703	[[0. 8. 0.]]	50_100	50	[430.5 87. 626.28]	2	9	17592	10
43	data/processed/gc_codonusage_blocknumber_19_07_2019/constructs/seq_10/seq_10_9_50_100_3/seq_10_9_50_100_3_mooda_result.csv	13124293.42201288	100	0.6161793524211534	[[0. 8. 0.]]	50_100	50	[430.5 87. 626.28]	3	9	17592	10
44	data/processed/gc_codonusage_blocknumber_19_07_2019/constructs/seq_10/seq_10_9_50_100_4/seq_10_9_50_100_4_mooda_result.csv	12859987.61581209	100	0.6037703201579159	[[0. 8. 0.]]	50_100	50	[430.5 87. 626.28]	4	9	17592	10
45	data/processed/gc_codonusage_blocknumber_19_07_2019/constructs/seq_10/seq_10_10_50_100_0/seq_10_10_50_100_0_mooda_result.csv	12945371.103620907	100	0.6175465683905856	[[0. 8. 0.]]	50_100	50	[434.5 87. 610.7]	0	10	17553	10
46	data/processed/gc_codonusage_blocknumber_19_07_2019/constructs/seq_10/seq_10_10_50_100_1/seq_10_10_50_100_1_mooda_result.csv	13021945.133109652	100	0.6211994593552476	[[0. 8. 0.]]	50_100	50	[434.5 87. 610.7]	1	10	17553	10
47	data/processed/gc_codonusage_blocknumber_19_07_2019/constructs/seq_10/seq_10_10_50_100_2/seq_10_10_50_100_2_mooda_result.csv	13047923.461444123	100	0.622438730704602	[[0. 8. 0.]]	50_100	50	[434.5 87. 610.7]	2	10	17553	10
48	data/processed/gc_codonusage_blocknumber_19_07_2019/constructs/seq_10/seq_10_10_50_100_3/seq_10_10_50_100_3_mooda_result.csv	12883322.979575088	100	0.6145866218758927	[[0. 8. 0.]]	50_100	50	[434.5 87. 610.7]	3	10	17553	10
49	data/processed/gc_codonusage_blocknumber_19_07_2019/constructs/seq_10/seq_10_10_50_100_4/seq_10_10_50_100_4_mooda_result.csv	13061076.402913965	100	0.6230661792191271	[[0. 8. 0.]]	50_100	50	[434.5 87. 610.7]	4	10	17553	10
50	data/processed/gc_codonusage_blocknumber_19_07_2019/constructs/seq_10/seq_10_1_100_100_0/seq_10_1_100_100_0_mooda_result.csv	10605840.514118848	100	0.6174610409478241	[[0. 8. 0.]]	100_100	100	[364. 87. 597.32]	0	1	17490	10
51	data/processed/gc_codonusage_blocknumber_19_07_2019/constructs/seq_10/seq_10_1_100_100_1/seq_10_1_100_100_1_mooda_result.csv	10776091.928266052	100	0.627372901800552	[[0. 8. 0.]]	100_100	100	[364. 87. 597.32]	1	1	17490	10
52	data/processed/gc_codonusage_blocknumber_19_07_2019/constructs/seq_10/seq_10_1_100_100_2/seq_10_1_100_100_2_mooda_result.csv	10822932.354598572	100	0.6300999028678617	[[0. 8. 0.]]	100_100	100	[364. 87. 597.32]	2	1	17490	10
53	data/processed/gc_codonusage_blocknumber_19_07_2019/constructs/seq_10/seq_10_1_100_100_3/seq_10_1_100_100_3_mooda_result.csv	10794643.253627937	100	0.6284529407332197	[[0. 8. 0.]]	100_100	100	[364. 87. 597.32]	3	1	17490	10
54	data/processed/gc_codonusage_blocknumber_19_07_2019/constructs/seq_10/seq_10_1_100_100_4/seq_10_1_100_100_4_mooda_result.csv	10921084.645614011	100	0.6358142275082451	[[0. 8. 0.]]	100_100	100	[364. 87. 597.32]	4	1	17490	10
55	data/processed/gc_codonusage_blocknumber_19_07_2019/constructs/seq_10/seq_10_2_100_100_0/seq_10_2_100_100_0_mooda_result.csv	12770119.262108691	100	0.6359655605160176	[[0. 8. 0.]]	100_100	100	[412. 88. 609.22]	0	2	17613	10
56	data/processed/gc_codonusage_blocknumber_19_07_2019/constructs/seq_10/seq_10_2_100_100_1/seq_10_2_100_100_1_mooda_result.csv	12662423.392056154	100	0.6306021913134725	[[0. 8. 0.]]	100_100	100	[412. 88. 609.22]	1	2	17613	10
57	data/processed/gc_codonusage_blocknumber_19_07_2019/constructs/seq_10/seq_10_2_100_100_2/seq_10_2_100_100_2_mooda_result.csv	12657376.242098344	100	0.630350837862025	[[0. 8. 0.]]	100_100	100	[412. 88. 609.22]	2	2	17613	10
58	data/processed/gc_codonusage_blocknumber_19_07_2019/constructs/seq_10/seq_10_2_100_100_3/seq_10_2_100_100_3_mooda_result.csv	12587781.692119017	100	0.6268849550399445	[[0. 8. 0.]]	100_100	100	[412. 88. 609.22]	3	2	17613	10
59	data/processed/gc_codonusage_blocknumber_19_07_2019/constructs/seq_10/seq_10_2_100_100_4/seq_10_2_100_100_4_mooda_result.csv	12642983.380086455	100	0.6296340579816694	[[0. 8. 0.]]	100_100	100	[412. 88. 609.22]	4	2	17613	10
60	data/processed/gc_codonusage_blocknumber_19_07_2019/constructs/seq_10/seq_10_3_100_100_0/seq_10_3_100_100_0_mooda_result.csv	12273844.221352428	100	0.6291738488711074	[[0. 8. 0.]]	100_100	100	[404.5 87. 610.47]	0	3	17499	10
61	data/processed/gc_codonusage_blocknumber_19_07_2019/constructs/seq_10/seq_10_3_100_100_1/seq_10_3_100_100_1_mooda_result.csv	12330620.297506178	100	0.6320842672952968	[[0. 8. 0.]]	100_100	100	[404.5 87. 610.47]	1	3	17499	10
62	data/processed/gc_codonusage_blocknumber_19_07_2019/constructs/seq_10/seq_10_3_100_100_2/seq_10_3_100_100_2_mooda_result.csv	12278079.695465153	100	0.629390965000434	[[0. 8. 0.]]	100_100	100	[404.5 87. 610.47]	2	3	17499	10
63	data/processed/gc_codonusage_blocknumber_19_07_2019/constructs/seq_10/seq_10_3_100_100_3/seq_10_3_100_100_3_mooda_result.csv	12041859.319192847	100	0.6172819891457078	[[0. 8. 0.]]	100_100	100	[404.5 87. 610.47]	3	3	17499	10
64	data/processed/gc_codonusage_blocknumber_19_07_2019/constructs/seq_10/seq_10_3_100_100_4/seq_10_3_100_100_4_mooda_result.csv	12078802.93640818	100	0.6191757689114763	[[0. 8. 0.]]	100_100	100	[404.5 87. 610.47]	4	3	17499	10
65	data/processed/gc_codonusage_blocknumber_19_07_2019/constructs/seq_10/seq_10_4_100_100_0/seq_10_4_100_100_0_mooda_result.csv	16815309.384396203	100	0.6298380479784649	[[0. 8. 0.]]	100_100	100	[531. 88. 628.48]	0	4	17675	10
66	data/processed/gc_codonusage_blocknumber_19_07_2019/constructs/seq_10/seq_10_4_100_100_1/seq_10_4_100_100_1_mooda_result.csv	17016741.53828211	100	0.6373829364906755	[[0. 8. 0.]]	100_100	100	[531. 88. 628.48]	1	4	17675	10
67	data/processed/gc_codonusage_blocknumber_19_07_2019/constructs/seq_10/seq_10_4_100_100_2/seq_10_4_100_100_2_mooda_result.csv	16689815.206730396	100	0.6251375095532223	[[0. 8. 0.]]	100_100	100	[531. 88. 628.48]	2	4	17675	10
68	data/processed/gc_codonusage_blocknumber_19_07_2019/constructs/seq_10/seq_10_4_100_100_3/seq_10_4_100_100_3_mooda_result.csv	16725164.103411492	100	0.6264615458569774	[[0. 8. 0.]]	100_100	100	[531. 88. 628.48]	3	4	17675	10
69	data/processed/gc_codonusage_blocknumber_19_07_2019/constructs/seq_10/seq_10_4_100_100_4/seq_10_4_100_100_4_mooda_result.csv	16697129.393131578	100	0.6254114713805169	[[0. 8. 0.]]	100_100	100	[531. 88. 628.48]	4	4	17675	10
70	data/processed/gc_codonusage_blocknumber_19_07_2019/constructs/seq_10/seq_10_5_100_100_0/seq_10_5_100_100_0_mooda_result.csv	11676493.495904267	100	0.6350159972784122	[[0. 8. 0.]]	100_100	100	[399. 85. 598.5]	0	5	17079	10
71	data/processed/gc_codonusage_blocknumber_19_07_2019/constructs/seq_10/seq_10_5_100_100_1/seq_10_5_100_100_1_mooda_result.csv	11584544.66268464	100	0.6300154395299726	[[0. 8. 0.]]	100_100	100	[399. 85. 598.5]	1	5	17079	10
72	data/processed/gc_codonusage_blocknumber_19_07_2019/constructs/seq_10/seq_10_5_100_100_2/seq_10_5_100_100_2_mooda_result.csv	11704984.967993181	100	0.6365654813396004	[[0. 8. 0.]]	100_100	100	[399. 85. 598.5]	2	5	17079	10
73	data/processed/gc_codonusage_blocknumber_19_07_2019/constructs/seq_10/seq_10_5_100_100_3/seq_10_5_100_100_3_mooda_result.csv	11591303.917424306	100	0.6303830357514645	[[0. 8. 0.]]	100_100	100	[399. 85. 598.5]	3	5	17079	10
74	data/processed/gc_codonusage_blocknumber_19_07_2019/constructs/seq_10/seq_10_5_100_100_4/seq_10_5_100_100_4_mooda_result.csv	11616881.518929297	100	0.6317740514817759	[[0. 8. 0.]]	100_100	100	[399. 85. 598.5]	4	5	17079	10
75	data/processed/gc_codonusage_blocknumber_19_07_2019/constructs/seq_10/seq_10_6_100_100_0/seq_10_6_100_100_0_mooda_result.csv	13064993.673473626	100	0.6325092818070256	[[0. 8. 0.]]	100_100	100	[434. 86. 610.18]	0	6	17264	10
76	data/processed/gc_codonusage_blocknumber_19_07_2019/constructs/seq_10/seq_10_6_100_100_1/seq_10_6_100_100_1_mooda_result.csv	13107248.390304282	100	0.634554939176901	[[0. 8. 0.]]	100_100	100	[434. 86. 610.18]	1	6	17264	10
77	data/processed/gc_codonusage_blocknumber_19_07_2019/constructs/seq_10/seq_10_6_100_100_2/seq_10_6_100_100_2_mooda_result.csv	12723949.469742687	100	0.6159984720999931	[[0. 8. 0.]]	100_100	100	[434. 86. 610.18]	2	6	17264	10
78	data/processed/gc_codonusage_blocknumber_19_07_2019/constructs/seq_10/seq_10_6_100_100_3/seq_10_6_100_100_3_mooda_result.csv	12991928.46916075	100	0.6289720110620077	[[0. 8. 0.]]	100_100	100	[434. 86. 610.18]	3	6	17264	10
79	data/processed/gc_codonusage_blocknumber_19_07_2019/constructs/seq_10/seq_10_6_100_100_4/seq_10_6_100_100_4_mooda_result.csv	12978796.88201633	100	0.6283362778223838	[[0. 8. 0.]]	100_100	100	[434. 86. 610.18]	4	6	17264	10
80	data/processed/gc_codonusage_blocknumber_19_07_2019/constructs/seq_10/seq_10_7_100_100_0/seq_10_7_100_100_0_mooda_result.csv	14277457.52157748	100	0.6331019120421691	[[0. 8. 0.]]	100_100	100	[465.5 87. 613.24]	0	7	17491	10
81	data/processed/gc_codonusage_blocknumber_19_07_2019/constructs/seq_10/seq_10_7_100_100_1/seq_10_7_100_100_1_mooda_result.csv	14309867.74290417	100	0.634539070798245	[[0. 8. 0.]]	100_100	100	[465.5 87. 613.24]	1	7	17491	10
82	data/processed/gc_codonusage_blocknumber_19_07_2019/constructs/seq_10/seq_10_7_100_100_2/seq_10_7_100_100_2_mooda_result.csv	13972181.823939217	100	0.6195651441979853	[[0. 8. 0.]]	100_100	100	[465.5 87. 613.24]	2	7	17491	10
83	data/processed/gc_codonusage_blocknumber_19_07_2019/constructs/seq_10/seq_10_7_100_100_3/seq_10_7_100_100_3_mooda_result.csv	14077079.609823002	100	0.6242166018340277	[[0. 8. 0.]]	100_100	100	[465.5 87. 613.24]	3	7	17491	10
84	data/processed/gc_codonusage_blocknumber_19_07_2019/constructs/seq_10/seq_10_7_100_100_4/seq_10_7_100_100_4_mooda_result.csv	13973457.804765373	100	0.6196217247130769	[[0. 8. 0.]]	100_100	100	[465.5 87. 613.24]	4	7	17491	10
85	data/processed/gc_codonusage_blocknumber_19_07_2019/constructs/seq_10/seq_10_8_100_100_0/seq_10_8_100_100_0_mooda_result.csv	16471220.096288621	100	0.6308787916158487	[[0. 8. 0.]]	100_100	100	[528. 87. 625.92]	0	8	17561	10
86	data/processed/gc_codonusage_blocknumber_19_07_2019/constructs/seq_10/seq_10_8_100_100_1/seq_10_8_100_100_1_mooda_result.csv	16462738.619106052	100	0.6305539350451287	[[0. 8. 0.]]	100_100	100	[528. 87. 625.92]	1	8	17561	10
87	data/processed/gc_codonusage_blocknumber_19_07_2019/constructs/seq_10/seq_10_8_100_100_2/seq_10_8_100_100_2_mooda_result.csv	16742298.24235418	100	0.641261595817575	[[0. 8. 0.]]	100_100	100	[528. 87. 625.92]	2	8	17561	10
88	data/processed/gc_codonusage_blocknumber_19_07_2019/constructs/seq_10/seq_10_8_100_100_3/seq_10_8_100_100_3_mooda_result.csv	16440857.66884912	100	0.6297158533865264	[[0. 8. 0.]]	100_100	100	[528. 87. 625.92]	3	8	17561	10
89	data/processed/gc_codonusage_blocknumber_19_07_2019/constructs/seq_10/seq_10_8_100_100_4/seq_10_8_100_100_4_mooda_result.csv	16459180.31036242	100	0.6304176451098806	[[0. 8. 0.]]	100_100	100	[528. 87. 625.92]	4	8	17561	10
90	data/processed/gc_codonusage_blocknumber_19_07_2019/constructs/seq_10/seq_10_9_100_100_0/seq_10_9_100_100_0_mooda_result.csv	13406916.600805402	100	0.6294483766411921	[[0. 8. 0.]]	100_100	100	[430.5 87. 626.28]	0	9	17592	10
91	data/processed/gc_codonusage_blocknumber_19_07_2019/constructs/seq_10/seq_10_9_100_100_1/seq_10_9_100_100_1_mooda_result.csv	13177706.662280766	100	0.6186870787223483	[[0. 8. 0.]]	100_100	100	[430.5 87. 626.28]	1	9	17592	10
92	data/processed/gc_codonusage_blocknumber_19_07_2019/constructs/seq_10/seq_10_9_100_100_2/seq_10_9_100_100_2_mooda_result.csv	13469673.726626152	100	0.6323947939380794	[[0. 8. 0.]]	100_100	100	[430.5 87. 626.28]	2	9	17592	10
93	data/processed/gc_codonusage_blocknumber_19_07_2019/constructs/seq_10/seq_10_9_100_100_3/seq_10_9_100_100_3_mooda_result.csv	13407135.35702094	100	0.6294586471417741	[[0. 8. 0.]]	100_100	100	[430.5 87. 626.28]	3	9	17592	10
94	data/processed/gc_codonusage_blocknumber_19_07_2019/constructs/seq_10/seq_10_9_100_100_4/seq_10_9_100_100_4_mooda_result.csv	13247683.400342364	100	0.621972453390292	[[0. 8. 0.]]	100_100	100	[430.5 87. 626.28]	4	9	17592	10
95	data/processed/gc_codonusage_blocknumber_19_07_2019/constructs/seq_10/seq_10_10_100_100_0/seq_10_10_100_100_0_mooda_result.csv	13086360.528080598	100	0.6242723342691777	[[0. 8. 0.]]	100_100	100	[434.5 87. 610.7]	0	10	17553	10
96	data/processed/gc_codonusage_blocknumber_19_07_2019/constructs/seq_10/seq_10_10_100_100_1/seq_10_10_100_100_1_mooda_result.csv	13305643.318884678	100	0.6347330104355252	[[0. 8. 0.]]	100_100	100	[434.5 87. 610.7]	1	10	17553	10
97	data/processed/gc_codonusage_blocknumber_19_07_2019/constructs/seq_10/seq_10_10_100_100_2/seq_10_10_100_100_2_mooda_result.csv	12999809.226696052	100	0.6201434870749234	[[0. 8. 0.]]	100_100	100	[434.5 87. 610.7]	2	10	17553	10
98	data/processed/gc_codonusage_blocknumber_19_07_2019/constructs/seq_10/seq_10_10_100_100_3/seq_10_10_100_100_3_mooda_result.csv	12965294.741260655	100	0.6184970065013048	[[0. 8. 0.]]	100_100	100	[434.5 87. 610.7]	3	10	17553	10
99	data/processed/gc_codonusage_blocknumber_19_07_2019/constructs/seq_10/seq_10_10_100_100_4/seq_10_10_100_100_4_mooda_result.csv	13035726.043335304	100	0.6218568645196905	[[0. 8. 0.]]	100_100	100	[434.5 87. 610.7]	4	10	17553	10
100	data/processed/gc_codonusage_blocknumber_19_07_2019/constructs/seq_10/seq_10_1_50_200_0/seq_10_1_50_200_0_mooda_result.csv	11090986.177106146	200	0.6457057185554758	[[0. 8. 0.]]	50_200	50	[364. 87. 597.32]	0	1	17490	10
101	data/processed/gc_codonusage_blocknumber_19_07_2019/constructs/seq_10/seq_10_1_50_200_1/seq_10_1_50_200_1_mooda_result.csv	10914004.2593948	200	0.6354020147619375	[[0. 8. 0.]]	50_200	50	[364. 87. 597.32]	1	1	17490	10
102	data/processed/gc_codonusage_blocknumber_19_07_2019/constructs/seq_10/seq_10_1_50_200_2/seq_10_1_50_200_2_mooda_result.csv	11098477.092370868	200	0.6461418318772677	[[0. 8. 0.]]	50_200	50	[364. 87. 597.32]	2	1	17490	10
103	data/processed/gc_codonusage_blocknumber_19_07_2019/constructs/seq_10/seq_10_1_50_200_3/seq_10_1_50_200_3_mooda_result.csv	11095593.593888491	200	0.6459739575845957	[[0. 8. 0.]]	50_200	50	[364. 87. 597.32]	3	1	17490	10
104	data/processed/gc_codonusage_blocknumber_19_07_2019/constructs/seq_10/seq_10_1_50_200_4/seq_10_1_50_200_4_mooda_result.csv	11063926.712961499	200	0.644130344602228	[[0. 8. 0.]]	50_200	50	[364. 87. 597.32]	4	1	17490	10
105	data/processed/gc_codonusage_blocknumber_19_07_2019/constructs/seq_10/seq_10_2_50_200_0/seq_10_2_50_200_0_mooda_result.csv	13124617.057770483	200	0.6536199288654732	[[0. 8. 0.]]	50_200	50	[412. 88. 609.22]	0	2	17613	10
106	data/processed/gc_codonusage_blocknumber_19_07_2019/constructs/seq_10/seq_10_2_50_200_1/seq_10_2_50_200_1_mooda_result.csv	13093025.89325024	200	0.6520466551756116	[[0. 8. 0.]]	50_200	50	[412. 88. 609.22]	1	2	17613	10
107	data/processed/gc_codonusage_blocknumber_19_07_2019/constructs/seq_10/seq_10_2_50_200_2/seq_10_2_50_200_2_mooda_result.csv	12958958.464583192	200	0.6453699542248093	[[0. 8. 0.]]	50_200	50	[412. 88. 609.22]	2	2	17613	10
108	data/processed/gc_codonusage_blocknumber_19_07_2019/constructs/seq_10/seq_10_2_50_200_3/seq_10_2_50_200_3_mooda_result.csv	13040454.011512946	200	0.6494285193892337	[[0. 8. 0.]]	50_200	50	[412. 88. 609.22]	3	2	17613	10
109	data/processed/gc_codonusage_blocknumber_19_07_2019/constructs/seq_10/seq_10_2_50_200_4/seq_10_2_50_200_4_mooda_result.csv	12882961.24902127	200	0.6415852118273044	[[0. 8. 0.]]	50_200	50	[412. 88. 609.22]	4	2	17613	10
110	data/processed/gc_codonusage_blocknumber_19_07_2019/constructs/seq_10/seq_10_3_50_200_0/seq_10_3_50_200_0_mooda_result.csv	12559790.317673031	200	0.6438318323640638	[[0. 8. 0.]]	50_200	50	[404.5 87. 610.47]	0	3	17499	10
111	data/processed/gc_codonusage_blocknumber_19_07_2019/constructs/seq_10/seq_10_3_50_200_1/seq_10_3_50_200_1_mooda_result.csv	12693419.363074668	200	0.6506818378961574	[[0. 8. 0.]]	50_200	50	[404.5 87. 610.47]	1	3	17499	10
112	data/processed/gc_codonusage_blocknumber_19_07_2019/constructs/seq_10/seq_10_3_50_200_2/seq_10_3_50_200_2_mooda_result.csv	12646683.451795062	200	0.6482860918975947	[[0. 8. 0.]]	50_200	50	[404.5 87. 610.47]	2	3	17499	10
113	data/processed/gc_codonusage_blocknumber_19_07_2019/constructs/seq_10/seq_10_3_50_200_3/seq_10_3_50_200_3_mooda_result.csv	12696410.52872504	200	0.6508351690914143	[[0. 8. 0.]]	50_200	50	[404.5 87. 610.47]	3	3	17499	10
114	data/processed/gc_codonusage_blocknumber_19_07_2019/constructs/seq_10/seq_10_3_50_200_4/seq_10_3_50_200_4_mooda_result.csv	12499556.969058333	200	0.640744189479337	[[0. 8. 0.]]	50_200	50	[404.5 87. 610.47]	4	3	17499	10
115	data/processed/gc_codonusage_blocknumber_19_07_2019/constructs/seq_10/seq_10_4_50_200_0/seq_10_4_50_200_0_mooda_result.csv	17252738.631472494	200	0.6462224972210628	[[0. 8. 0.]]	50_200	50	[531. 88. 628.48]	0	4	17675	10
116	data/processed/gc_codonusage_blocknumber_19_07_2019/constructs/seq_10/seq_10_4_50_200_1/seq_10_4_50_200_1_mooda_result.csv	17257751.57676234	200	0.6464102632385533	[[0. 8. 0.]]	50_200	50	[531. 88. 628.48]	1	4	17675	10
117	data/processed/gc_codonusage_blocknumber_19_07_2019/constructs/seq_10/seq_10_4_50_200_2/seq_10_4_50_200_2_mooda_result.csv	17386943.477395207	200	0.6512493044152051	[[0. 8. 0.]]	50_200	50	[531. 88. 628.48]	2	4	17675	10
118	data/processed/gc_codonusage_blocknumber_19_07_2019/constructs/seq_10/seq_10_4_50_200_3/seq_10_4_50_200_3_mooda_result.csv	17367284.061695803	200	0.6505129368750396	[[0. 8. 0.]]	50_200	50	[531. 88. 628.48]	3	4	17675	10
119	data/processed/gc_codonusage_blocknumber_19_07_2019/constructs/seq_10/seq_10_4_50_200_4/seq_10_4_50_200_4_mooda_result.csv	17327434.3503101	200	0.6490203170333275	[[0. 8. 0.]]	50_200	50	[531. 88. 628.48]	4	4	17675	10
120	data/processed/gc_codonusage_blocknumber_19_07_2019/constructs/seq_10/seq_10_5_50_200_0/seq_10_5_50_200_0_mooda_result.csv	11793030.879587885	200	0.64135378207194	[[0. 8. 0.]]	50_200	50	[399. 85. 598.5]	0	5	17079	10
121	data/processed/gc_codonusage_blocknumber_19_07_2019/constructs/seq_10/seq_10_5_50_200_1/seq_10_5_50_200_1_mooda_result.csv	12022049.454806918	200	0.6538087591580839	[[0. 8. 0.]]	50_200	50	[399. 85. 598.5]	1	5	17079	10
122	data/processed/gc_codonusage_blocknumber_19_07_2019/constructs/seq_10/seq_10_5_50_200_2/seq_10_5_50_200_2_mooda_result.csv	11940778.251634682	200	0.649388895082406	[[0. 8. 0.]]	50_200	50	[399. 85. 598.5]	2	5	17079	10
123	data/processed/gc_codonusage_blocknumber_19_07_2019/constructs/seq_10/seq_10_5_50_200_3/seq_10_5_50_200_3_mooda_result.csv	11882196.931868615	200	0.64620300068644	[[0. 8. 0.]]	50_200	50	[399. 85. 598.5]	3	5	17079	10
124	data/processed/gc_codonusage_blocknumber_19_07_2019/constructs/seq_10/seq_10_5_50_200_4/seq_10_5_50_200_4_mooda_result.csv	11963473.983605139	200	0.6506231828312271	[[0. 8. 0.]]	50_200	50	[399. 85. 598.5]	4	5	17079	10
125	data/processed/gc_codonusage_blocknumber_19_07_2019/constructs/seq_10/seq_10_6_50_200_0/seq_10_6_50_200_0_mooda_result.csv	12990518.174792483	200	0.6289037351561556	[[0. 8. 0.]]	50_200	50	[434. 86. 610.18]	0	6	17264	10
126	data/processed/gc_codonusage_blocknumber_19_07_2019/constructs/seq_10/seq_10_6_50_200_1/seq_10_6_50_200_1_mooda_result.csv	13324147.52950981	200	0.6450555733289094	[[0. 8. 0.]]	50_200	50	[434. 86. 610.18]	1	6	17264	10
127	data/processed/gc_codonusage_blocknumber_19_07_2019/constructs/seq_10/seq_10_6_50_200_2/seq_10_6_50_200_2_mooda_result.csv	13424627.567306243	200	0.6499200652782321	[[0. 8. 0.]]	50_200	50	[434. 86. 610.18]	2	6	17264	10
128	data/processed/gc_codonusage_blocknumber_19_07_2019/constructs/seq_10/seq_10_6_50_200_3/seq_10_6_50_200_3_mooda_result.csv	13586355.85644647	200	0.6577497394876928	[[0. 8. 0.]]	50_200	50	[434. 86. 610.18]	3	6	17264	10
129	data/processed/gc_codonusage_blocknumber_19_07_2019/constructs/seq_10/seq_10_6_50_200_4/seq_10_6_50_200_4_mooda_result.csv	13588264.568593886	200	0.6578421450547914	[[0. 8. 0.]]	50_200	50	[434. 86. 610.18]	4	6	17264	10
130	data/processed/gc_codonusage_blocknumber_19_07_2019/constructs/seq_10/seq_10_7_50_200_0/seq_10_7_50_200_0_mooda_result.csv	14327818.54606295	200	0.6353350590045025	[[0. 8. 0.]]	50_200	50	[465.5 87. 613.24]	0	7	17491	10
131	data/processed/gc_codonusage_blocknumber_19_07_2019/constructs/seq_10/seq_10_7_50_200_1/seq_10_7_50_200_1_mooda_result.csv	14556617.174027152	200	0.6454806222896914	[[0. 8. 0.]]	50_200	50	[465.5 87. 613.24]	1	7	17491	10
132	data/processed/gc_codonusage_blocknumber_19_07_2019/constructs/seq_10/seq_10_7_50_200_2/seq_10_7_50_200_2_mooda_result.csv	14419441.044905826	200	0.6393978537363966	[[0. 8. 0.]]	50_200	50	[465.5 87. 613.24]	2	7	17491	10
133	data/processed/gc_codonusage_blocknumber_19_07_2019/constructs/seq_10/seq_10_7_50_200_3/seq_10_7_50_200_3_mooda_result.csv	14614433.780036379	200	0.6480443703349517	[[0. 8. 0.]]	50_200	50	[465.5 87. 613.24]	3	7	17491	10
134	data/processed/gc_codonusage_blocknumber_19_07_2019/constructs/seq_10/seq_10_7_50_200_4/seq_10_7_50_200_4_mooda_result.csv	14311750.115423054	200	0.6346225403963216	[[0. 8. 0.]]	50_200	50	[465.5 87. 613.24]	4	7	17491	10
135	data/processed/gc_codonusage_blocknumber_19_07_2019/constructs/seq_10/seq_10_8_50_200_0/seq_10_8_50_200_0_mooda_result.csv	16977295.247079708	200	0.650262424263064	[[0. 8. 0.]]	50_200	50	[528. 87. 625.92]	0	8	17561	10
136	data/processed/gc_codonusage_blocknumber_19_07_2019/constructs/seq_10/seq_10_8_50_200_1/seq_10_8_50_200_1_mooda_result.csv	16741917.20906964	200	0.641247001524213	[[0. 8. 0.]]	50_200	50	[528. 87. 625.92]	1	8	17561	10
137	data/processed/gc_codonusage_blocknumber_19_07_2019/constructs/seq_10/seq_10_8_50_200_2/seq_10_8_50_200_2_mooda_result.csv	16448906.565735051	200	0.6300241413161122	[[0. 8. 0.]]	50_200	50	[528. 87. 625.92]	2	8	17561	10
138	data/processed/gc_codonusage_blocknumber_19_07_2019/constructs/seq_10/seq_10_8_50_200_3/seq_10_8_50_200_3_mooda_result.csv	16861629.427014664	200	0.6458322052284503	[[0. 8. 0.]]	50_200	50	[528. 87. 625.92]	3	8	17561	10
139	data/processed/gc_codonusage_blocknumber_19_07_2019/constructs/seq_10/seq_10_8_50_200_4/seq_10_8_50_200_4_mooda_result.csv	16730810.488544114	200	0.6408215931826938	[[0. 8. 0.]]	50_200	50	[528. 87. 625.92]	4	8	17561	10
140	data/processed/gc_codonusage_blocknumber_19_07_2019/constructs/seq_10/seq_10_9_50_200_0/seq_10_9_50_200_0_mooda_result.csv	13642758.740966959	200	0.6405210532817971	[[0. 8. 0.]]	50_200	50	[430.5 87. 626.28]	0	9	17592	10
141	data/processed/gc_codonusage_blocknumber_19_07_2019/constructs/seq_10/seq_10_9_50_200_1/seq_10_9_50_200_1_mooda_result.csv	13713568.32483202	200	0.643845529665265	[[0. 8. 0.]]	50_200	50	[430.5 87. 626.28]	1	9	17592	10
142	data/processed/gc_codonusage_blocknumber_19_07_2019/constructs/seq_10/seq_10_9_50_200_2/seq_10_9_50_200_2_mooda_result.csv	13360081.249578828	200	0.6272494791111504	[[0. 8. 0.]]	50_200	50	[430.5 87. 626.28]	2	9	17592	10
143	data/processed/gc_codonusage_blocknumber_19_07_2019/constructs/seq_10/seq_10_9_50_200_3/seq_10_9_50_200_3_mooda_result.csv	13297767.253933	200	0.6243238665658365	[[0. 8. 0.]]	50_200	50	[430.5 87. 626.28]	3	9	17592	10
144	data/processed/gc_codonusage_blocknumber_19_07_2019/constructs/seq_10/seq_10_9_50_200_4/seq_10_9_50_200_4_mooda_result.csv	13726772.883065356	200	0.6444654774125149	[[0. 8. 0.]]	50_200	50	[430.5 87. 626.28]	4	9	17592	10
145	data/processed/gc_codonusage_blocknumber_19_07_2019/constructs/seq_10/seq_10_10_50_200_0/seq_10_10_50_200_0_mooda_result.csv	13540344.278562903	200	0.6459291956269041	[[0. 8. 0.]]	50_200	50	[434.5 87. 610.7]	0	10	17553	10
146	data/processed/gc_codonusage_blocknumber_19_07_2019/constructs/seq_10/seq_10_10_50_200_1/seq_10_10_50_200_1_mooda_result.csv	13387851.771372808	200	0.6386546861696836	[[0. 8. 0.]]	50_200	50	[434.5 87. 610.7]	1	10	17553	10
147	data/processed/gc_codonusage_blocknumber_19_07_2019/constructs/seq_10/seq_10_10_50_200_2/seq_10_10_50_200_2_mooda_result.csv	13433807.43510751	200	0.6408469572301508	[[0. 8. 0.]]	50_200	50	[434.5 87. 610.7]	2	10	17553	10
148	data/processed/gc_codonusage_blocknumber_19_07_2019/constructs/seq_10/seq_10_10_50_200_3/seq_10_10_50_200_3_mooda_result.csv	13528909.36963528	200	0.6453837042144457	[[0. 8. 0.]]	50_200	50	[434.5 87. 610.7]	3	10	17553	10
149	data/processed/gc_codonusage_blocknumber_19_07_2019/constructs/seq_10/seq_10_10_50_200_4/seq_10_10_50_200_4_mooda_result.csv	13329030.085600791	200	0.6358486538122722	[[0. 8. 0.]]	50_200	50	[434.5 87. 610.7]	4	10	17553	10
150	data/processed/gc_codonusage_blocknumber_19_07_2019/constructs/seq_10/seq_10_1_100_200_0/seq_10_1_100_200_0_mooda_result.csv	11130135.981423648	200	0.647984979581003	[[0. 8. 0.]]	100_200	100	[364. 87. 597.32]	0	1	17490	10
151	data/processed/gc_codonusage_blocknumber_19_07_2019/constructs/seq_10/seq_10_1_100_200_1/seq_10_1_100_200_1_mooda_result.csv	11160843.560362179	200	0.6497727429959942	[[0. 8. 0.]]	100_200	100	[364. 87. 597.32]	1	1	17490	10
152	data/processed/gc_codonusage_blocknumber_19_07_2019/constructs/seq_10/seq_10_1_100_200_2/seq_10_1_100_200_2_mooda_result.csv	11122620.551524885	200	0.6475474390426286	[[0. 8. 0.]]	100_200	100	[364. 87. 597.32]	2	1	17490	10
153	data/processed/gc_codonusage_blocknumber_19_07_2019/constructs/seq_10/seq_10_1_100_200_3/seq_10_1_100_200_3_mooda_result.csv	11218573.215327136	200	0.6531337036667462	[[0. 8. 0.]]	100_200	100	[364. 87. 597.32]	3	1	17490	10
154	data/processed/gc_codonusage_blocknumber_19_07_2019/constructs/seq_10/seq_10_1_100_200_4/seq_10_1_100_200_4_mooda_result.csv	11123839.044464074	200	0.6476183784384849	[[0. 8. 0.]]	100_200	100	[364. 87. 597.32]	4	1	17490	10
155	data/processed/gc_codonusage_blocknumber_19_07_2019/constructs/seq_10/seq_10_2_100_200_0/seq_10_2_100_200_0_mooda_result.csv	13167924.58737189	200	0.6557766900336515	[[0. 8. 0.]]	100_200	100	[412. 88. 609.22]	0	2	17613	10
156	data/processed/gc_codonusage_blocknumber_19_07_2019/constructs/seq_10/seq_10_2_100_200_1/seq_10_2_100_200_1_mooda_result.csv	13031597.58587417	200	0.6489874599457056	[[0. 8. 0.]]	100_200	100	[412. 88. 609.22]	1	2	17613	10
157	data/processed/gc_codonusage_blocknumber_19_07_2019/constructs/seq_10/seq_10_2_100_200_2/seq_10_2_100_200_2_mooda_result.csv	13297510.928719781	200	0.6622302280562027	[[0. 8. 0.]]	100_200	100	[412. 88. 609.22]	2	2	17613	10
158	data/processed/gc_codonusage_blocknumber_19_07_2019/constructs/seq_10/seq_10_2_100_200_3/seq_10_2_100_200_3_mooda_result.csv	12897726.534085354	200	0.6423205387729048	[[0. 8. 0.]]	100_200	100	[412. 88. 609.22]	3	2	17613	10
159	data/processed/gc_codonusage_blocknumber_19_07_2019/constructs/seq_10/seq_10_2_100_200_4/seq_10_2_100_200_4_mooda_result.csv	13234031.063417379	200	0.6590688630532687	[[0. 8. 0.]]	100_200	100	[412. 88. 609.22]	4	2	17613	10
160	data/processed/gc_codonusage_blocknumber_19_07_2019/constructs/seq_10/seq_10_3_100_200_0/seq_10_3_100_200_0_mooda_result.csv	12900909.125891728	200	0.6613180436617362	[[0. 8. 0.]]	100_200	100	[404.5 87. 610.47]	0	3	17499	10
161	data/processed/gc_codonusage_blocknumber_19_07_2019/constructs/seq_10/seq_10_3_100_200_1/seq_10_3_100_200_1_mooda_result.csv	12825971.039463293	200	0.6574766160360547	[[0. 8. 0.]]	100_200	100	[404.5 87. 610.47]	1	3	17499	10
162	data/processed/gc_codonusage_blocknumber_19_07_2019/constructs/seq_10/seq_10_3_100_200_2/seq_10_3_100_200_2_mooda_result.csv	12774157.278004998	200	0.654820572572142	[[0. 8. 0.]]	100_200	100	[404.5 87. 610.47]	2	3	17499	10
163	data/processed/gc_codonusage_blocknumber_19_07_2019/constructs/seq_10/seq_10_3_100_200_3/seq_10_3_100_200_3_mooda_result.csv	12604808.035318566	200	0.6461395014339678	[[0. 8. 0.]]	100_200	100	[404.5 87. 610.47]	3	3	17499	10
164	data/processed/gc_codonusage_blocknumber_19_07_2019/constructs/seq_10/seq_10_3_100_200_4/seq_10_3_100_200_4_mooda_result.csv	12715731.949788528	200	0.6518256112574494	[[0. 8. 0.]]	100_200	100	[404.5 87. 610.47]	4	3	17499	10
165	data/processed/gc_codonusage_blocknumber_19_07_2019/constructs/seq_10/seq_10_4_100_200_0/seq_10_4_100_200_0_mooda_result.csv	17386650.6589855	200	0.6512383365423361	[[0. 8. 0.]]	100_200	100	[531. 88. 628.48]	0	4	17675	10
166	data/processed/gc_codonusage_blocknumber_19_07_2019/constructs/seq_10/seq_10_4_100_200_1/seq_10_4_100_200_1_mooda_result.csv	16903737.609201804	200	0.6331502356536701	[[0. 8. 0.]]	100_200	100	[531. 88. 628.48]	1	4	17675	10
167	data/processed/gc_codonusage_blocknumber_19_07_2019/constructs/seq_10/seq_10_4_100_200_2/seq_10_4_100_200_2_mooda_result.csv	17233976.94900926	200	0.6455197553809155	[[0. 8. 0.]]	100_200	100	[531. 88. 628.48]	2	4	17675	10
168	data/processed/gc_codonusage_blocknumber_19_07_2019/constructs/seq_10/seq_10_4_100_200_3/seq_10_4_100_200_3_mooda_result.csv	17122069.382071108	200	0.6413281201333506	[[0. 8. 0.]]	100_200	100	[531. 88. 628.48]	3	4	17675	10
169	data/processed/gc_codonusage_blocknumber_19_07_2019/constructs/seq_10/seq_10_4_100_200_4/seq_10_4_100_200_4_mooda_result.csv	17248075.8169806	200	0.6460478457822743	[[0. 8. 0.]]	100_200	100	[531. 88. 628.48]	4	4	17675	10
170	data/processed/gc_codonusage_blocknumber_19_07_2019/constructs/seq_10/seq_10_5_100_200_0/seq_10_5_100_200_0_mooda_result.csv	12121710.6362465	200	0.6592287462924065	[[0. 8. 0.]]	100_200	100	[399. 85. 598.5]	0	5	17079	10
171	data/processed/gc_codonusage_blocknumber_19_07_2019/constructs/seq_10/seq_10_5_100_200_1/seq_10_5_100_200_1_mooda_result.csv	12187926.267808957	200	0.66282982613087	[[0. 8. 0.]]	100_200	100	[399. 85. 598.5]	1	5	17079	10
172	data/processed/gc_codonusage_blocknumber_19_07_2019/constructs/seq_10/seq_10_5_100_200_2/seq_10_5_100_200_2_mooda_result.csv	12233441.514605224	200	0.6653051334520144	[[0. 8. 0.]]	100_200	100	[399. 85. 598.5]	2	5	17079	10
173	data/processed/gc_codonusage_blocknumber_19_07_2019/constructs/seq_10/seq_10_5_100_200_3/seq_10_5_100_200_3_mooda_result.csv	12058124.949824287	200	0.6557706937451928	[[0. 8. 0.]]	100_200	100	[399. 85. 598.5]	3	5	17079	10
174	data/processed/gc_codonusage_blocknumber_19_07_2019/constructs/seq_10/seq_10_5_100_200_4/seq_10_5_100_200_4_mooda_result.csv	11990589.616529226	200	0.6520978430696938	[[0. 8. 0.]]	100_200	100	[399. 85. 598.5]	4	5	17079	10
175	data/processed/gc_codonusage_blocknumber_19_07_2019/constructs/seq_10/seq_10_6_100_200_0/seq_10_6_100_200_0_mooda_result.csv	13486803.182574961	200	0.6529301435639471	[[0. 8. 0.]]	100_200	100	[434. 86. 610.18]	0	6	17264	10
176	data/processed/gc_codonusage_blocknumber_19_07_2019/constructs/seq_10/seq_10_6_100_200_1/seq_10_6_100_200_1_mooda_result.csv	13395810.892914869	200	0.6485249774214074	[[0. 8. 0.]]	100_200	100	[434. 86. 610.18]	1	6	17264	10
177	data/processed/gc_codonusage_blocknumber_19_07_2019/constructs/seq_10/seq_10_6_100_200_2/seq_10_6_100_200_2_mooda_result.csv	13493755.117798101	200	0.6532667042745799	[[0. 8. 0.]]	100_200	100	[434. 86. 610.18]	2	6	17264	10
178	data/processed/gc_codonusage_blocknumber_19_07_2019/constructs/seq_10/seq_10_6_100_200_3/seq_10_6_100_200_3_mooda_result.csv	13588730.165624408	200	0.6578646857808529	[[0. 8. 0.]]	100_200	100	[434. 86. 610.18]	3	6	17264	10
179	data/processed/gc_codonusage_blocknumber_19_07_2019/constructs/seq_10/seq_10_6_100_200_4/seq_10_6_100_200_4_mooda_result.csv	13362474.946719533	200	0.6469111002230448	[[0. 8. 0.]]	100_200	100	[434. 86. 610.18]	4	6	17264	10
180	data/processed/gc_codonusage_blocknumber_19_07_2019/constructs/seq_10/seq_10_7_100_200_0/seq_10_7_100_200_0_mooda_result.csv	14808553.470126789	200	0.6566521737043917	[[0. 8. 0.]]	100_200	100	[465.5 87. 613.24]	0	7	17491	10
181	data/processed/gc_codonusage_blocknumber_19_07_2019/constructs/seq_10/seq_10_7_100_200_1/seq_10_7_100_200_1_mooda_result.csv	14574392.891690567	200	0.6462688467213609	[[0. 8. 0.]]	100_200	100	[465.5 87. 613.24]	1	7	17491	10
182	data/processed/gc_codonusage_blocknumber_19_07_2019/constructs/seq_10/seq_10_7_100_200_2/seq_10_7_100_200_2_mooda_result.csv	14659036.342808079	200	0.6500221711955088	[[0. 8. 0.]]	100_200	100	[465.5 87. 613.24]	2	7	17491	10
183	data/processed/gc_codonusage_blocknumber_19_07_2019/constructs/seq_10/seq_10_7_100_200_3/seq_10_7_100_200_3_mooda_result.csv	14653626.081434164	200	0.6497822652588042	[[0. 8. 0.]]	100_200	100	[465.5 87. 613.24]	3	7	17491	10
184	data/processed/gc_codonusage_blocknumber_19_07_2019/constructs/seq_10/seq_10_7_100_200_4/seq_10_7_100_200_4_mooda_result.csv	14577612.702452911	200	0.6464116220262057	[[0. 8. 0.]]	100_200	100	[465.5 87. 613.24]	4	7	17491	10
185	data/processed/gc_codonusage_blocknumber_19_07_2019/constructs/seq_10/seq_10_8_100_200_0/seq_10_8_100_200_0_mooda_result.csv	16853811.615396135	200	0.6455327683003936	[[0. 8. 0.]]	100_200	100	[528. 87. 625.92]	0	8	17561	10
186	data/processed/gc_codonusage_blocknumber_19_07_2019/constructs/seq_10/seq_10_8_100_200_1/seq_10_8_100_200_1_mooda_result.csv	17197964.495966125	200	0.6587144726401972	[[0. 8. 0.]]	100_200	100	[528. 87. 625.92]	1	8	17561	10
187	data/processed/gc_codonusage_blocknumber_19_07_2019/constructs/seq_10/seq_10_8_100_200_2/seq_10_8_100_200_2_mooda_result.csv	17052670.19117754	200	0.6531494267663739	[[0. 8. 0.]]	100_200	100	[528. 87. 625.92]	2	8	17561	10
188	data/processed/gc_codonusage_blocknumber_19_07_2019/constructs/seq_10/seq_10_8_100_200_3/seq_10_8_100_200_3_mooda_result.csv	16966438.04672375	200	0.6498465730145921	[[0. 8. 0.]]	100_200	100	[528. 87. 625.92]	3	8	17561	10
189	data/processed/gc_codonusage_blocknumber_19_07_2019/constructs/seq_10/seq_10_8_100_200_4/seq_10_8_100_200_4_mooda_result.csv	16834139.55868081	200	0.6447792914300335	[[0. 8. 0.]]	100_200	100	[528. 87. 625.92]	4	8	17561	10
190	data/processed/gc_codonusage_blocknumber_19_07_2019/constructs/seq_10/seq_10_9_100_200_0/seq_10_9_100_200_0_mooda_result.csv	13837930.799484836	200	0.6496842888756111	[[0. 8. 0.]]	100_200	100	[430.5 87. 626.28]	0	9	17592	10
191	data/processed/gc_codonusage_blocknumber_19_07_2019/constructs/seq_10/seq_10_9_100_200_1/seq_10_9_100_200_1_mooda_result.csv	13865132.142262788	200	0.6509613790197398	[[0. 8. 0.]]	100_200	100	[430.5 87. 626.28]	1	9	17592	10
192	data/processed/gc_codonusage_blocknumber_19_07_2019/constructs/seq_10/seq_10_9_100_200_2/seq_10_9_100_200_2_mooda_result.csv	13856172.404920451	200	0.6505407236003627	[[0. 8. 0.]]	100_200	100	[430.5 87. 626.28]	2	9	17592	10
193	data/processed/gc_codonusage_blocknumber_19_07_2019/constructs/seq_10/seq_10_9_100_200_3/seq_10_9_100_200_3_mooda_result.csv	13827374.982165277	200	0.6491886982581893	[[0. 8. 0.]]	100_200	100	[430.5 87. 626.28]	3	9	17592	10
194	data/processed/gc_codonusage_blocknumber_19_07_2019/constructs/seq_10/seq_10_9_100_200_4/seq_10_9_100_200_4_mooda_result.csv	13823468.91180587	200	0.6490053101071339	[[0. 8. 0.]]	100_200	100	[430.5 87. 626.28]	4	9	17592	10
195	data/processed/gc_codonusage_blocknumber_19_07_2019/constructs/seq_10/seq_10_10_100_200_0/seq_10_10_100_200_0_mooda_result.csv	13560484.44693426	200	0.6468899631294334	[[0. 8. 0.]]	100_200	100	[434.5 87. 610.7]	0	10	17553	10
196	data/processed/gc_codonusage_blocknumber_19_07_2019/constructs/seq_10/seq_10_10_100_200_1/seq_10_10_100_200_1_mooda_result.csv	13466049.238391172	200	0.6423850216716546	[[0. 8. 0.]]	100_200	100	[434.5 87. 610.7]	1	10	17553	10
197	data/processed/gc_codonusage_blocknumber_19_07_2019/constructs/seq_10/seq_10_10_100_200_2/seq_10_10_100_200_2_mooda_result.csv	13534609.077802848	200	0.6456556033505566	[[0. 8. 0.]]	100_200	100	[434.5 87. 610.7]	2	10	17553	10
198	data/processed/gc_codonusage_blocknumber_19_07_2019/constructs/seq_10/seq_10_10_100_200_3/seq_10_10_100_200_3_mooda_result.csv	13527389.486536868	200	0.6453111996424047	[[0. 8. 0.]]	100_200	100	[434.5 87. 610.7]	3	10	17553	10
199	data/processed/gc_codonusage_blocknumber_19_07_2019/constructs/seq_10/seq_10_10_100_200_4/seq_10_10_100_200_4_mooda_result.csv	13444741.380811892	200	0.641368550670359	[[0. 8. 0.]]	100_200	100	[434.5 87. 610.7]	4	10	17553	10
