## Supplementary Tables for "Design and assembly of DNA molecules using multi-objective optimisation": sz_75gc_codonusage_blocknumber_seq_5_hypervolume.csv

	filename	hypervolume	iterations	normalised_hypervolume	null_point	parameter_setting	population_size	reference_points	run	sequence_id	sequence_length	transcription_units
0	data/processed/gc_codonusage_blocknumber_19_07_2019/constructs/seq_5/seq_5_1_50_100_0/seq_5_1_50_100_0_mooda_result.csv	1698792.3751151024	100	0.6495973881919208	[[0. 4. 0.]]	50_100	50	[216. 43. 310.44]	0	1	8776	5
1	data/processed/gc_codonusage_blocknumber_19_07_2019/constructs/seq_5/seq_5_1_50_100_1/seq_5_1_50_100_1_mooda_result.csv	1681876.6703479935	100	0.6431290299645682	[[0. 4. 0.]]	50_100	50	[216. 43. 310.44]	1	1	8776	5
2	data/processed/gc_codonusage_blocknumber_19_07_2019/constructs/seq_5/seq_5_1_50_100_2/seq_5_1_50_100_2_mooda_result.csv	1683303.909353645	100	0.6436747886717405	[[0. 4. 0.]]	50_100	50	[216. 43. 310.44]	2	1	8776	5
3	data/processed/gc_codonusage_blocknumber_19_07_2019/constructs/seq_5/seq_5_1_50_100_3/seq_5_1_50_100_3_mooda_result.csv	1641105.4860969388	100	0.6275386286942646	[[0. 4. 0.]]	50_100	50	[216. 43. 310.44]	3	1	8776	5
4	data/processed/gc_codonusage_blocknumber_19_07_2019/constructs/seq_5/seq_5_1_50_100_4/seq_5_1_50_100_4_mooda_result.csv	1676726.9154076555	100	0.6411598267776012	[[0. 4. 0.]]	50_100	50	[216. 43. 310.44]	4	1	8776	5
5	data/processed/gc_codonusage_blocknumber_19_07_2019/constructs/seq_5/seq_5_2_50_100_0/seq_5_2_50_100_0_mooda_result.csv	2612705.8601322044	100	0.6532600169892175	[[0. 4. 0.]]	50_100	50	[310.5 44. 322.02]	0	2	8857	5
6	data/processed/gc_codonusage_blocknumber_19_07_2019/constructs/seq_5/seq_5_2_50_100_1/seq_5_2_50_100_1_mooda_result.csv	2545794.8386102496	100	0.6365301218551414	[[0. 4. 0.]]	50_100	50	[310.5 44. 322.02]	1	2	8857	5
7	data/processed/gc_codonusage_blocknumber_19_07_2019/constructs/seq_5/seq_5_2_50_100_2/seq_5_2_50_100_2_mooda_result.csv	2535319.3365361937	100	0.6339109113396025	[[0. 4. 0.]]	50_100	50	[310.5 44. 322.02]	2	2	8857	5
8	data/processed/gc_codonusage_blocknumber_19_07_2019/constructs/seq_5/seq_5_2_50_100_3/seq_5_2_50_100_3_mooda_result.csv	2559030.89741729	100	0.639839559834019	[[0. 4. 0.]]	50_100	50	[310.5 44. 322.02]	3	2	8857	5
9	data/processed/gc_codonusage_blocknumber_19_07_2019/constructs/seq_5/seq_5_2_50_100_4/seq_5_2_50_100_4_mooda_result.csv	2596182.995785916	100	0.6491287725164775	[[0. 4. 0.]]	50_100	50	[310.5 44. 322.02]	4	2	8857	5
10	data/processed/gc_codonusage_blocknumber_19_07_2019/constructs/seq_5/seq_5_3_50_100_0/seq_5_3_50_100_0_mooda_result.csv	1732538.9195545623	100	0.6394117852088739	[[0. 4. 0.]]	50_100	50	[214. 44. 316.54]	0	3	8844	5
11	data/processed/gc_codonusage_blocknumber_19_07_2019/constructs/seq_5/seq_5_3_50_100_1/seq_5_3_50_100_1_mooda_result.csv	1774674.2117388626	100	0.6549622597706735	[[0. 4. 0.]]	50_100	50	[214. 44. 316.54]	1	3	8844	5
12	data/processed/gc_codonusage_blocknumber_19_07_2019/constructs/seq_5/seq_5_3_50_100_2/seq_5_3_50_100_2_mooda_result.csv	1798829.988987615	100	0.6638772044679643	[[0. 4. 0.]]	50_100	50	[214. 44. 316.54]	2	3	8844	5
13	data/processed/gc_codonusage_blocknumber_19_07_2019/constructs/seq_5/seq_5_3_50_100_3/seq_5_3_50_100_3_mooda_result.csv	1776593.135326373	100	0.6556704587859573	[[0. 4. 0.]]	50_100	50	[214. 44. 316.54]	3	3	8844	5
14	data/processed/gc_codonusage_blocknumber_19_07_2019/constructs/seq_5/seq_5_3_50_100_4/seq_5_3_50_100_4_mooda_result.csv	1808354.0395418112	100	0.6673921559063098	[[0. 4. 0.]]	50_100	50	[214. 44. 316.54]	4	3	8844	5
15	data/processed/gc_codonusage_blocknumber_19_07_2019/constructs/seq_5/seq_5_4_50_100_0/seq_5_4_50_100_0_mooda_result.csv	1478043.5537623195	100	0.6614890978082478	[[0. 4. 0.]]	50_100	50	[184.5 43. 310.53]	0	4	8720	5
16	data/processed/gc_codonusage_blocknumber_19_07_2019/constructs/seq_5/seq_5_4_50_100_1/seq_5_4_50_100_1_mooda_result.csv	1429177.4781061294	100	0.639619392942676	[[0. 4. 0.]]	50_100	50	[184.5 43. 310.53]	1	4	8720	5
17	data/processed/gc_codonusage_blocknumber_19_07_2019/constructs/seq_5/seq_5_4_50_100_2/seq_5_4_50_100_2_mooda_result.csv	1450195.9996345239	100	0.6490261000777194	[[0. 4. 0.]]	50_100	50	[184.5 43. 310.53]	2	4	8720	5
18	data/processed/gc_codonusage_blocknumber_19_07_2019/constructs/seq_5/seq_5_4_50_100_3/seq_5_4_50_100_3_mooda_result.csv	1460623.6754449715	100	0.6536929408122375	[[0. 4. 0.]]	50_100	50	[184.5 43. 310.53]	3	4	8720	5
19	data/processed/gc_codonusage_blocknumber_19_07_2019/constructs/seq_5/seq_5_4_50_100_4/seq_5_4_50_100_4_mooda_result.csv	1450820.0083164542	100	0.6493053712392383	[[0. 4. 0.]]	50_100	50	[184.5 43. 310.53]	4	4	8720	5
20	data/processed/gc_codonusage_blocknumber_19_07_2019/constructs/seq_5/seq_5_5_50_100_0/seq_5_5_50_100_0_mooda_result.csv	2107763.332177451	100	0.629721779258193	[[0. 4. 0.]]	50_100	50	[283.5 43. 302.73]	0	5	8757	5
21	data/processed/gc_codonusage_blocknumber_19_07_2019/constructs/seq_5/seq_5_5_50_100_1/seq_5_5_50_100_1_mooda_result.csv	2150211.8584171087	100	0.6424038299715957	[[0. 4. 0.]]	50_100	50	[283.5 43. 302.73]	1	5	8757	5
22	data/processed/gc_codonusage_blocknumber_19_07_2019/constructs/seq_5/seq_5_5_50_100_2/seq_5_5_50_100_2_mooda_result.csv	2164347.2715957193	100	0.6466269689746776	[[0. 4. 0.]]	50_100	50	[283.5 43. 302.73]	2	5	8757	5
23	data/processed/gc_codonusage_blocknumber_19_07_2019/constructs/seq_5/seq_5_5_50_100_3/seq_5_5_50_100_3_mooda_result.csv	2131691.066522653	100	0.636870501894862	[[0. 4. 0.]]	50_100	50	[283.5 43. 302.73]	3	5	8757	5
24	data/processed/gc_codonusage_blocknumber_19_07_2019/constructs/seq_5/seq_5_5_50_100_4/seq_5_5_50_100_4_mooda_result.csv	2125086.9537599855	100	0.6348974370939707	[[0. 4. 0.]]	50_100	50	[283.5 43. 302.73]	4	5	8757	5
25	data/processed/gc_codonusage_blocknumber_19_07_2019/constructs/seq_5/seq_5_6_50_100_0/seq_5_6_50_100_0_mooda_result.csv	1913535.2792965008	100	0.6500351038969407	[[0. 4. 0.]]	50_100	50	[242.5 43. 311.26]	0	6	8682	5
26	data/processed/gc_codonusage_blocknumber_19_07_2019/constructs/seq_5/seq_5_6_50_100_1/seq_5_6_50_100_1_mooda_result.csv	1901061.2068666634	100	0.645797614755414	[[0. 4. 0.]]	50_100	50	[242.5 43. 311.26]	1	6	8682	5
27	data/processed/gc_codonusage_blocknumber_19_07_2019/constructs/seq_5/seq_5_6_50_100_2/seq_5_6_50_100_2_mooda_result.csv	1865199.9149127977	100	0.6336153995157348	[[0. 4. 0.]]	50_100	50	[242.5 43. 311.26]	2	6	8682	5
28	data/processed/gc_codonusage_blocknumber_19_07_2019/constructs/seq_5/seq_5_6_50_100_3/seq_5_6_50_100_3_mooda_result.csv	1901462.0085376077	100	0.6459337685847336	[[0. 4. 0.]]	50_100	50	[242.5 43. 311.26]	3	6	8682	5
29	data/processed/gc_codonusage_blocknumber_19_07_2019/constructs/seq_5/seq_5_6_50_100_4/seq_5_6_50_100_4_mooda_result.csv	1942080.2474425912	100	0.6597319365267528	[[0. 4. 0.]]	50_100	50	[242.5 43. 311.26]	4	6	8682	5
30	data/processed/gc_codonusage_blocknumber_19_07_2019/constructs/seq_5/seq_5_7_50_100_0/seq_5_7_50_100_0_mooda_result.csv	1959711.4208482786	100	0.6439039774953494	[[0. 4. 0.]]	50_100	50	[257. 43. 303.65]	0	7	8751	5
31	data/processed/gc_codonusage_blocknumber_19_07_2019/constructs/seq_5/seq_5_7_50_100_1/seq_5_7_50_100_1_mooda_result.csv	1979212.343063447	100	0.6503114113887228	[[0. 4. 0.]]	50_100	50	[257. 43. 303.65]	1	7	8751	5
32	data/processed/gc_codonusage_blocknumber_19_07_2019/constructs/seq_5/seq_5_7_50_100_2/seq_5_7_50_100_2_mooda_result.csv	1991239.543894091	100	0.6542631985603437	[[0. 4. 0.]]	50_100	50	[257. 43. 303.65]	2	7	8751	5
33	data/processed/gc_codonusage_blocknumber_19_07_2019/constructs/seq_5/seq_5_7_50_100_3/seq_5_7_50_100_3_mooda_result.csv	1997302.8232040142	100	0.6562554151810107	[[0. 4. 0.]]	50_100	50	[257. 43. 303.65]	3	7	8751	5
34	data/processed/gc_codonusage_blocknumber_19_07_2019/constructs/seq_5/seq_5_7_50_100_4/seq_5_7_50_100_4_mooda_result.csv	1966504.509446119	100	0.6461359881480885	[[0. 4. 0.]]	50_100	50	[257. 43. 303.65]	4	7	8751	5
35	data/processed/gc_codonusage_blocknumber_19_07_2019/constructs/seq_5/seq_5_8_50_100_0/seq_5_8_50_100_0_mooda_result.csv	1620212.2601264766	100	0.6452646677064384	[[0. 4. 0.]]	50_100	50	[204.5 43. 314.83]	0	8	8794	5
36	data/processed/gc_codonusage_blocknumber_19_07_2019/constructs/seq_5/seq_5_8_50_100_1/seq_5_8_50_100_1_mooda_result.csv	1606223.464499809	100	0.6396934991726623	[[0. 4. 0.]]	50_100	50	[204.5 43. 314.83]	1	8	8794	5
37	data/processed/gc_codonusage_blocknumber_19_07_2019/constructs/seq_5/seq_5_8_50_100_2/seq_5_8_50_100_2_mooda_result.csv	1610054.2416615165	100	0.6412191419622766	[[0. 4. 0.]]	50_100	50	[204.5 43. 314.83]	2	8	8794	5
38	data/processed/gc_codonusage_blocknumber_19_07_2019/constructs/seq_5/seq_5_8_50_100_3/seq_5_8_50_100_3_mooda_result.csv	1651630.970813862	100	0.6577774627336023	[[0. 4. 0.]]	50_100	50	[204.5 43. 314.83]	3	8	8794	5
39	data/processed/gc_codonusage_blocknumber_19_07_2019/constructs/seq_5/seq_5_8_50_100_4/seq_5_8_50_100_4_mooda_result.csv	1594356.1222723988	100	0.634967219272564	[[0. 4. 0.]]	50_100	50	[204.5 43. 314.83]	4	8	8794	5
40	data/processed/gc_codonusage_blocknumber_19_07_2019/constructs/seq_5/seq_5_9_50_100_0/seq_5_9_50_100_0_mooda_result.csv	1983999.4219171982	100	0.6545950922408804	[[0. 4. 0.]]	50_100	50	[263. 42. 303.27]	0	9	8591	5
41	data/processed/gc_codonusage_blocknumber_19_07_2019/constructs/seq_5/seq_5_9_50_100_1/seq_5_9_50_100_1_mooda_result.csv	1909164.072840499	100	0.6299041313007794	[[0. 4. 0.]]	50_100	50	[263. 42. 303.27]	1	9	8591	5
42	data/processed/gc_codonusage_blocknumber_19_07_2019/constructs/seq_5/seq_5_9_50_100_2/seq_5_9_50_100_2_mooda_result.csv	1942782.8998068227	100	0.6409962308729582	[[0. 4. 0.]]	50_100	50	[263. 42. 303.27]	2	9	8591	5
43	data/processed/gc_codonusage_blocknumber_19_07_2019/constructs/seq_5/seq_5_9_50_100_3/seq_5_9_50_100_3_mooda_result.csv	1908378.0677454364	100	0.6296447990287937	[[0. 4. 0.]]	50_100	50	[263. 42. 303.27]	3	9	8591	5
44	data/processed/gc_codonusage_blocknumber_19_07_2019/constructs/seq_5/seq_5_9_50_100_4/seq_5_9_50_100_4_mooda_result.csv	1969935.5099136215	100	0.6499548853569728	[[0. 4. 0.]]	50_100	50	[263. 42. 303.27]	4	9	8591	5
45	data/processed/gc_codonusage_blocknumber_19_07_2019/constructs/seq_5/seq_5_10_50_100_0/seq_5_10_50_100_0_mooda_result.csv	1279475.6544197197	100	0.6317125509624258	[[0. 4. 0.]]	50_100	50	[165. 44. 306.88]	0	10	8808	5
46	data/processed/gc_codonusage_blocknumber_19_07_2019/constructs/seq_5/seq_5_10_50_100_1/seq_5_10_50_100_1_mooda_result.csv	1309475.2705728938	100	0.6465241919518826	[[0. 4. 0.]]	50_100	50	[165. 44. 306.88]	1	10	8808	5
47	data/processed/gc_codonusage_blocknumber_19_07_2019/constructs/seq_5/seq_5_10_50_100_2/seq_5_10_50_100_2_mooda_result.csv	1322807.579665772	100	0.6531067220361313	[[0. 4. 0.]]	50_100	50	[165. 44. 306.88]	2	10	8808	5
48	data/processed/gc_codonusage_blocknumber_19_07_2019/constructs/seq_5/seq_5_10_50_100_3/seq_5_10_50_100_3_mooda_result.csv	1313788.9499461395	100	0.6486539748762346	[[0. 4. 0.]]	50_100	50	[165. 44. 306.88]	3	10	8808	5
49	data/processed/gc_codonusage_blocknumber_19_07_2019/constructs/seq_5/seq_5_10_50_100_4/seq_5_10_50_100_4_mooda_result.csv	1301246.1604269727	100	0.6424612524621991	[[0. 4. 0.]]	50_100	50	[165. 44. 306.88]	4	10	8808	5
50	data/processed/gc_codonusage_blocknumber_19_07_2019/constructs/seq_5/seq_5_1_100_100_0/seq_5_1_100_100_0_mooda_result.csv	1749282.0984218768	100	0.6689040397115871	[[0. 4. 0.]]	100_100	100	[216. 43. 310.44]	0	1	8776	5
51	data/processed/gc_codonusage_blocknumber_19_07_2019/constructs/seq_5/seq_5_1_100_100_1/seq_5_1_100_100_1_mooda_result.csv	1705321.488858422	100	0.6520940412832564	[[0. 4. 0.]]	100_100	100	[216. 43. 310.44]	1	1	8776	5
52	data/processed/gc_codonusage_blocknumber_19_07_2019/constructs/seq_5/seq_5_1_100_100_2/seq_5_1_100_100_2_mooda_result.csv	1745443.8206027388	100	0.6674363293056593	[[0. 4. 0.]]	100_100	100	[216. 43. 310.44]	2	1	8776	5
53	data/processed/gc_codonusage_blocknumber_19_07_2019/constructs/seq_5/seq_5_1_100_100_3/seq_5_1_100_100_3_mooda_result.csv	1663204.7655755214	100	0.6359891223746579	[[0. 4. 0.]]	100_100	100	[216. 43. 310.44]	3	1	8776	5
54	data/processed/gc_codonusage_blocknumber_19_07_2019/constructs/seq_5/seq_5_1_100_100_4/seq_5_1_100_100_4_mooda_result.csv	1719096.4886762574	100	0.6573614324224495	[[0. 4. 0.]]	100_100	100	[216. 43. 310.44]	4	1	8776	5
55	data/processed/gc_codonusage_blocknumber_19_07_2019/constructs/seq_5/seq_5_2_100_100_0/seq_5_2_100_100_0_mooda_result.csv	2628819.570679631	100	0.6572889599278761	[[0. 4. 0.]]	100_100	100	[310.5 44. 322.02]	0	2	8857	5
56	data/processed/gc_codonusage_blocknumber_19_07_2019/constructs/seq_5/seq_5_2_100_100_1/seq_5_2_100_100_1_mooda_result.csv	2543757.794119671	100	0.6360207955896674	[[0. 4. 0.]]	100_100	100	[310.5 44. 322.02]	1	2	8857	5
57	data/processed/gc_codonusage_blocknumber_19_07_2019/constructs/seq_5/seq_5_2_100_100_2/seq_5_2_100_100_2_mooda_result.csv	2590847.552372971	100	0.6477947410406155	[[0. 4. 0.]]	100_100	100	[310.5 44. 322.02]	2	2	8857	5
58	data/processed/gc_codonusage_blocknumber_19_07_2019/constructs/seq_5/seq_5_2_100_100_3/seq_5_2_100_100_3_mooda_result.csv	2628229.290524123	100	0.6571413710123767	[[0. 4. 0.]]	100_100	100	[310.5 44. 322.02]	3	2	8857	5
59	data/processed/gc_codonusage_blocknumber_19_07_2019/constructs/seq_5/seq_5_2_100_100_4/seq_5_2_100_100_4_mooda_result.csv	2575723.1633065417	100	0.6440131601098071	[[0. 4. 0.]]	100_100	100	[310.5 44. 322.02]	4	2	8857	5
60	data/processed/gc_codonusage_blocknumber_19_07_2019/constructs/seq_5/seq_5_3_100_100_0/seq_5_3_100_100_0_mooda_result.csv	1822050.1749993959	100	0.6724468593386854	[[0. 4. 0.]]	100_100	100	[214. 44. 316.54]	0	3	8844	5
61	data/processed/gc_codonusage_blocknumber_19_07_2019/constructs/seq_5/seq_5_3_100_100_1/seq_5_3_100_100_1_mooda_result.csv	1798948.2605974686	100	0.6639208538546201	[[0. 4. 0.]]	100_100	100	[214. 44. 316.54]	1	3	8844	5
62	data/processed/gc_codonusage_blocknumber_19_07_2019/constructs/seq_5/seq_5_3_100_100_2/seq_5_3_100_100_2_mooda_result.csv	1817081.8948110132	100	0.6706132630662921	[[0. 4. 0.]]	100_100	100	[214. 44. 316.54]	2	3	8844	5
63	data/processed/gc_codonusage_blocknumber_19_07_2019/constructs/seq_5/seq_5_3_100_100_3/seq_5_3_100_100_3_mooda_result.csv	1812844.062451492	100	0.6690492462792326	[[0. 4. 0.]]	100_100	100	[214. 44. 316.54]	3	3	8844	5
64	data/processed/gc_codonusage_blocknumber_19_07_2019/constructs/seq_5/seq_5_3_100_100_4/seq_5_3_100_100_4_mooda_result.csv	1823300.6726839761	100	0.6729083687153998	[[0. 4. 0.]]	100_100	100	[214. 44. 316.54]	4	3	8844	5
65	data/processed/gc_codonusage_blocknumber_19_07_2019/constructs/seq_5/seq_5_4_100_100_0/seq_5_4_100_100_0_mooda_result.csv	1492778.9218151423	100	0.6680838191169147	[[0. 4. 0.]]	100_100	100	[184.5 43. 310.53]	0	4	8720	5
66	data/processed/gc_codonusage_blocknumber_19_07_2019/constructs/seq_5/seq_5_4_100_100_1/seq_5_4_100_100_1_mooda_result.csv	1469761.809156855	100	0.6577826550898298	[[0. 4. 0.]]	100_100	100	[184.5 43. 310.53]	1	4	8720	5
67	data/processed/gc_codonusage_blocknumber_19_07_2019/constructs/seq_5/seq_5_4_100_100_2/seq_5_4_100_100_2_mooda_result.csv	1501306.3495924268	100	0.671900215793902	[[0. 4. 0.]]	100_100	100	[184.5 43. 310.53]	2	4	8720	5
68	data/processed/gc_codonusage_blocknumber_19_07_2019/constructs/seq_5/seq_5_4_100_100_3/seq_5_4_100_100_3_mooda_result.csv	1471638.1309071847	100	0.658622391089939	[[0. 4. 0.]]	100_100	100	[184.5 43. 310.53]	3	4	8720	5
69	data/processed/gc_codonusage_blocknumber_19_07_2019/constructs/seq_5/seq_5_4_100_100_4/seq_5_4_100_100_4_mooda_result.csv	1496201.9019598686	100	0.6696157523552736	[[0. 4. 0.]]	100_100	100	[184.5 43. 310.53]	4	4	8720	5
70	data/processed/gc_codonusage_blocknumber_19_07_2019/constructs/seq_5/seq_5_5_100_100_0/seq_5_5_100_100_0_mooda_result.csv	2212223.3518077275	100	0.660930572208855	[[0. 4. 0.]]	100_100	100	[283.5 43. 302.73]	0	5	8757	5
71	data/processed/gc_codonusage_blocknumber_19_07_2019/constructs/seq_5/seq_5_5_100_100_1/seq_5_5_100_100_1_mooda_result.csv	2206710.280155717	100	0.6592834701661908	[[0. 4. 0.]]	100_100	100	[283.5 43. 302.73]	1	5	8757	5
72	data/processed/gc_codonusage_blocknumber_19_07_2019/constructs/seq_5/seq_5_5_100_100_2/seq_5_5_100_100_2_mooda_result.csv	2231824.0611120835	100	0.6667865396931695	[[0. 4. 0.]]	100_100	100	[283.5 43. 302.73]	2	5	8757	5
73	data/processed/gc_codonusage_blocknumber_19_07_2019/constructs/seq_5/seq_5_5_100_100_3/seq_5_5_100_100_3_mooda_result.csv	2245006.660225598	100	0.6707250130702702	[[0. 4. 0.]]	100_100	100	[283.5 43. 302.73]	3	5	8757	5
74	data/processed/gc_codonusage_blocknumber_19_07_2019/constructs/seq_5/seq_5_5_100_100_4/seq_5_5_100_100_4_mooda_result.csv	2175217.5585635942	100	0.6498746089473237	[[0. 4. 0.]]	100_100	100	[283.5 43. 302.73]	4	5	8757	5
75	data/processed/gc_codonusage_blocknumber_19_07_2019/constructs/seq_5/seq_5_6_100_100_0/seq_5_6_100_100_0_mooda_result.csv	1927080.56825376	100	0.654636489306403	[[0. 4. 0.]]	100_100	100	[242.5 43. 311.26]	0	6	8682	5
76	data/processed/gc_codonusage_blocknumber_19_07_2019/constructs/seq_5/seq_5_6_100_100_1/seq_5_6_100_100_1_mooda_result.csv	1956488.0286041314	100	0.6646263137695436	[[0. 4. 0.]]	100_100	100	[242.5 43. 311.26]	1	6	8682	5
77	data/processed/gc_codonusage_blocknumber_19_07_2019/constructs/seq_5/seq_5_6_100_100_2/seq_5_6_100_100_2_mooda_result.csv	1916962.9671437587	100	0.6511995023013107	[[0. 4. 0.]]	100_100	100	[242.5 43. 311.26]	2	6	8682	5
78	data/processed/gc_codonusage_blocknumber_19_07_2019/constructs/seq_5/seq_5_6_100_100_3/seq_5_6_100_100_3_mooda_result.csv	1915569.1340343328	100	0.650726011971708	[[0. 4. 0.]]	100_100	100	[242.5 43. 311.26]	3	6	8682	5
79	data/processed/gc_codonusage_blocknumber_19_07_2019/constructs/seq_5/seq_5_6_100_100_4/seq_5_6_100_100_4_mooda_result.csv	1929282.7787677571	100	0.6553845884691188	[[0. 4. 0.]]	100_100	100	[242.5 43. 311.26]	4	6	8682	5
80	data/processed/gc_codonusage_blocknumber_19_07_2019/constructs/seq_5/seq_5_7_100_100_0/seq_5_7_100_100_0_mooda_result.csv	1974756.2343509663	100	0.6488472641201031	[[0. 4. 0.]]	100_100	100	[257. 43. 303.65]	0	7	8751	5
81	data/processed/gc_codonusage_blocknumber_19_07_2019/constructs/seq_5/seq_5_7_100_100_1/seq_5_7_100_100_1_mooda_result.csv	1984127.8297212822	100	0.6519264968429554	[[0. 4. 0.]]	100_100	100	[257. 43. 303.65]	1	7	8751	5
82	data/processed/gc_codonusage_blocknumber_19_07_2019/constructs/seq_5/seq_5_7_100_100_2/seq_5_7_100_100_2_mooda_result.csv	1982833.481299555	100	0.6515012117279387	[[0. 4. 0.]]	100_100	100	[257. 43. 303.65]	2	7	8751	5
83	data/processed/gc_codonusage_blocknumber_19_07_2019/constructs/seq_5/seq_5_7_100_100_3/seq_5_7_100_100_3_mooda_result.csv	1969618.3343753107	100	0.6471591001409057	[[0. 4. 0.]]	100_100	100	[257. 43. 303.65]	3	7	8751	5
84	data/processed/gc_codonusage_blocknumber_19_07_2019/constructs/seq_5/seq_5_7_100_100_4/seq_5_7_100_100_4_mooda_result.csv	1957054.2168543236	100	0.6430308978150854	[[0. 4. 0.]]	100_100	100	[257. 43. 303.65]	4	7	8751	5
85	data/processed/gc_codonusage_blocknumber_19_07_2019/constructs/seq_5/seq_5_8_100_100_0/seq_5_8_100_100_0_mooda_result.csv	1686045.8358342068	100	0.6714835042122547	[[0. 4. 0.]]	100_100	100	[204.5 43. 314.83]	0	8	8794	5
86	data/processed/gc_codonusage_blocknumber_19_07_2019/constructs/seq_5/seq_5_8_100_100_1/seq_5_8_100_100_1_mooda_result.csv	1688664.1137512939	100	0.6725262578512133	[[0. 4. 0.]]	100_100	100	[204.5 43. 314.83]	1	8	8794	5
87	data/processed/gc_codonusage_blocknumber_19_07_2019/constructs/seq_5/seq_5_8_100_100_2/seq_5_8_100_100_2_mooda_result.csv	1644456.9657903586	100	0.6549203482174747	[[0. 4. 0.]]	100_100	100	[204.5 43. 314.83]	2	8	8794	5
88	data/processed/gc_codonusage_blocknumber_19_07_2019/constructs/seq_5/seq_5_8_100_100_3/seq_5_8_100_100_3_mooda_result.csv	1667622.4815596852	100	0.6641462312718196	[[0. 4. 0.]]	100_100	100	[204.5 43. 314.83]	3	8	8794	5
89	data/processed/gc_codonusage_blocknumber_19_07_2019/constructs/seq_5/seq_5_8_100_100_4/seq_5_8_100_100_4_mooda_result.csv	1642227.504745961	100	0.654032444530173	[[0. 4. 0.]]	100_100	100	[204.5 43. 314.83]	4	8	8794	5
90	data/processed/gc_codonusage_blocknumber_19_07_2019/constructs/seq_5/seq_5_9_100_100_0/seq_5_9_100_100_0_mooda_result.csv	1995253.2461928665	100	0.6583081468206418	[[0. 4. 0.]]	100_100	100	[263. 42. 303.27]	0	9	8591	5
91	data/processed/gc_codonusage_blocknumber_19_07_2019/constructs/seq_5/seq_5_9_100_100_1/seq_5_9_100_100_1_mooda_result.csv	1944499.2357115038	100	0.6415625138302161	[[0. 4. 0.]]	100_100	100	[263. 42. 303.27]	1	9	8591	5
92	data/processed/gc_codonusage_blocknumber_19_07_2019/constructs/seq_5/seq_5_9_100_100_2/seq_5_9_100_100_2_mooda_result.csv	1993392.6890467228	100	0.6576942799196512	[[0. 4. 0.]]	100_100	100	[263. 42. 303.27]	2	9	8591	5
93	data/processed/gc_codonusage_blocknumber_19_07_2019/constructs/seq_5/seq_5_9_100_100_3/seq_5_9_100_100_3_mooda_result.csv	2000255.1437037715	100	0.6599584585729337	[[0. 4. 0.]]	100_100	100	[263. 42. 303.27]	3	9	8591	5
94	data/processed/gc_codonusage_blocknumber_19_07_2019/constructs/seq_5/seq_5_9_100_100_4/seq_5_9_100_100_4_mooda_result.csv	1998766.1963952654	100	0.6594671995584469	[[0. 4. 0.]]	100_100	100	[263. 42. 303.27]	4	9	8591	5
95	data/processed/gc_codonusage_blocknumber_19_07_2019/constructs/seq_5/seq_5_10_100_100_0/seq_5_10_100_100_0_mooda_result.csv	1339835.9031535452	100	0.6615140767457864	[[0. 4. 0.]]	100_100	100	[165. 44. 306.88]	0	10	8808	5
96	data/processed/gc_codonusage_blocknumber_19_07_2019/constructs/seq_5/seq_5_10_100_100_1/seq_5_10_100_100_1_mooda_result.csv	1321349.0487024847	100	0.6523866049223018	[[0. 4. 0.]]	100_100	100	[165. 44. 306.88]	1	10	8808	5
97	data/processed/gc_codonusage_blocknumber_19_07_2019/constructs/seq_5/seq_5_10_100_100_2/seq_5_10_100_100_2_mooda_result.csv	1350951.7442859407	100	0.6670022752383348	[[0. 4. 0.]]	100_100	100	[165. 44. 306.88]	2	10	8808	5
98	data/processed/gc_codonusage_blocknumber_19_07_2019/constructs/seq_5/seq_5_10_100_100_3/seq_5_10_100_100_3_mooda_result.csv	1346235.3347901136	100	0.6646736533034816	[[0. 4. 0.]]	100_100	100	[165. 44. 306.88]	3	10	8808	5
99	data/processed/gc_codonusage_blocknumber_19_07_2019/constructs/seq_5/seq_5_10_100_100_4/seq_5_10_100_100_4_mooda_result.csv	1314594.8612697662	100	0.6490518756071622	[[0. 4. 0.]]	100_100	100	[165. 44. 306.88]	4	10	8808	5
100	data/processed/gc_codonusage_blocknumber_19_07_2019/constructs/seq_5/seq_5_1_50_200_0/seq_5_1_50_200_0_mooda_result.csv	1719793.0979112152	200	0.6576278072580372	[[0. 4. 0.]]	50_200	50	[216. 43. 310.44]	0	1	8776	5
101	data/processed/gc_codonusage_blocknumber_19_07_2019/constructs/seq_5/seq_5_1_50_200_1/seq_5_1_50_200_1_mooda_result.csv	1724719.1995683005	200	0.6595114881700107	[[0. 4. 0.]]	50_200	50	[216. 43. 310.44]	1	1	8776	5
102	data/processed/gc_codonusage_blocknumber_19_07_2019/constructs/seq_5/seq_5_1_50_200_2/seq_5_1_50_200_2_mooda_result.csv	1714230.1912099232	200	0.655500619900212	[[0. 4. 0.]]	50_200	50	[216. 43. 310.44]	2	1	8776	5
103	data/processed/gc_codonusage_blocknumber_19_07_2019/constructs/seq_5/seq_5_1_50_200_3/seq_5_1_50_200_3_mooda_result.csv	1695995.4156074682	200	0.6485278651485797	[[0. 4. 0.]]	50_200	50	[216. 43. 310.44]	3	1	8776	5
104	data/processed/gc_codonusage_blocknumber_19_07_2019/constructs/seq_5/seq_5_1_50_200_4/seq_5_1_50_200_4_mooda_result.csv	1739686.1247189194	200	0.6652346569512735	[[0. 4. 0.]]	50_200	50	[216. 43. 310.44]	4	1	8776	5
105	data/processed/gc_codonusage_blocknumber_19_07_2019/constructs/seq_5/seq_5_2_50_200_0/seq_5_2_50_200_0_mooda_result.csv	2597592.24225739	200	0.649481129200766	[[0. 4. 0.]]	50_200	50	[310.5 44. 322.02]	0	2	8857	5
106	data/processed/gc_codonusage_blocknumber_19_07_2019/constructs/seq_5/seq_5_2_50_200_1/seq_5_2_50_200_1_mooda_result.csv	2668992.547548667	200	0.6673334888403829	[[0. 4. 0.]]	50_200	50	[310.5 44. 322.02]	1	2	8857	5
107	data/processed/gc_codonusage_blocknumber_19_07_2019/constructs/seq_5/seq_5_2_50_200_2/seq_5_2_50_200_2_mooda_result.csv	2681184.228144967	200	0.6703817988683104	[[0. 4. 0.]]	50_200	50	[310.5 44. 322.02]	2	2	8857	5
108	data/processed/gc_codonusage_blocknumber_19_07_2019/constructs/seq_5/seq_5_2_50_200_3/seq_5_2_50_200_3_mooda_result.csv	2654875.664664332	200	0.663803816674229	[[0. 4. 0.]]	50_200	50	[310.5 44. 322.02]	3	2	8857	5
109	data/processed/gc_codonusage_blocknumber_19_07_2019/constructs/seq_5/seq_5_2_50_200_4/seq_5_2_50_200_4_mooda_result.csv	2721973.744636381	200	0.6805804824027879	[[0. 4. 0.]]	50_200	50	[310.5 44. 322.02]	4	2	8857	5
110	data/processed/gc_codonusage_blocknumber_19_07_2019/constructs/seq_5/seq_5_3_50_200_0/seq_5_3_50_200_0_mooda_result.csv	1849787.9876290716	200	0.6826837920223623	[[0. 4. 0.]]	50_200	50	[214. 44. 316.54]	0	3	8844	5
111	data/processed/gc_codonusage_blocknumber_19_07_2019/constructs/seq_5/seq_5_3_50_200_1/seq_5_3_50_200_1_mooda_result.csv	1842165.2464818147	200	0.6798705388999413	[[0. 4. 0.]]	50_200	50	[214. 44. 316.54]	1	3	8844	5
112	data/processed/gc_codonusage_blocknumber_19_07_2019/constructs/seq_5/seq_5_3_50_200_2/seq_5_3_50_200_2_mooda_result.csv	1838293.376295682	200	0.6784415843178137	[[0. 4. 0.]]	50_200	50	[214. 44. 316.54]	2	3	8844	5
113	data/processed/gc_codonusage_blocknumber_19_07_2019/constructs/seq_5/seq_5_3_50_200_3/seq_5_3_50_200_3_mooda_result.csv	1848211.6498571292	200	0.6821020279202843	[[0. 4. 0.]]	50_200	50	[214. 44. 316.54]	3	3	8844	5
114	data/processed/gc_codonusage_blocknumber_19_07_2019/constructs/seq_5/seq_5_3_50_200_4/seq_5_3_50_200_4_mooda_result.csv	1780713.7120395713	200	0.6571912011384313	[[0. 4. 0.]]	50_200	50	[214. 44. 316.54]	4	3	8844	5
115	data/processed/gc_codonusage_blocknumber_19_07_2019/constructs/seq_5/seq_5_4_50_200_0/seq_5_4_50_200_0_mooda_result.csv	1508615.009259475	200	0.6751711604673772	[[0. 4. 0.]]	50_200	50	[184.5 43. 310.53]	0	4	8720	5
116	data/processed/gc_codonusage_blocknumber_19_07_2019/constructs/seq_5/seq_5_4_50_200_1/seq_5_4_50_200_1_mooda_result.csv	1507628.4662346705	200	0.6747296393405026	[[0. 4. 0.]]	50_200	50	[184.5 43. 310.53]	1	4	8720	5
117	data/processed/gc_codonusage_blocknumber_19_07_2019/constructs/seq_5/seq_5_4_50_200_2/seq_5_4_50_200_2_mooda_result.csv	1536422.235253006	200	0.687616109595019	[[0. 4. 0.]]	50_200	50	[184.5 43. 310.53]	2	4	8720	5
118	data/processed/gc_codonusage_blocknumber_19_07_2019/constructs/seq_5/seq_5_4_50_200_3/seq_5_4_50_200_3_mooda_result.csv	1479554.8430166761	200	0.6621654658102915	[[0. 4. 0.]]	50_200	50	[184.5 43. 310.53]	3	4	8720	5
119	data/processed/gc_codonusage_blocknumber_19_07_2019/constructs/seq_5/seq_5_4_50_200_4/seq_5_4_50_200_4_mooda_result.csv	1513655.4763310568	200	0.6774269898082824	[[0. 4. 0.]]	50_200	50	[184.5 43. 310.53]	4	4	8720	5
120	data/processed/gc_codonusage_blocknumber_19_07_2019/constructs/seq_5/seq_5_5_50_200_0/seq_5_5_50_200_0_mooda_result.csv	2199344.5900054537	200	0.657082874190315	[[0. 4. 0.]]	50_200	50	[283.5 43. 302.73]	0	5	8757	5
121	data/processed/gc_codonusage_blocknumber_19_07_2019/constructs/seq_5/seq_5_5_50_200_1/seq_5_5_50_200_1_mooda_result.csv	2266786.0521448744	200	0.6772318903943005	[[0. 4. 0.]]	50_200	50	[283.5 43. 302.73]	1	5	8757	5
122	data/processed/gc_codonusage_blocknumber_19_07_2019/constructs/seq_5/seq_5_5_50_200_2/seq_5_5_50_200_2_mooda_result.csv	2198298.740651289	200	0.656770413058609	[[0. 4. 0.]]	50_200	50	[283.5 43. 302.73]	2	5	8757	5
123	data/processed/gc_codonusage_blocknumber_19_07_2019/constructs/seq_5/seq_5_5_50_200_3/seq_5_5_50_200_3_mooda_result.csv	2271280.984420727	200	0.6785748100225071	[[0. 4. 0.]]	50_200	50	[283.5 43. 302.73]	3	5	8757	5
124	data/processed/gc_codonusage_blocknumber_19_07_2019/constructs/seq_5/seq_5_5_50_200_4/seq_5_5_50_200_4_mooda_result.csv	2199733.0805245917	200	0.6571989407985541	[[0. 4. 0.]]	50_200	50	[283.5 43. 302.73]	4	5	8757	5
125	data/processed/gc_codonusage_blocknumber_19_07_2019/constructs/seq_5/seq_5_6_50_200_0/seq_5_6_50_200_0_mooda_result.csv	1945939.2099798592	200	0.6610428405591935	[[0. 4. 0.]]	50_200	50	[242.5 43. 311.26]	0	6	8682	5
126	data/processed/gc_codonusage_blocknumber_19_07_2019/constructs/seq_5/seq_5_6_50_200_1/seq_5_6_50_200_1_mooda_result.csv	1973256.4587975114	200	0.6703226123331895	[[0. 4. 0.]]	50_200	50	[242.5 43. 311.26]	1	6	8682	5
127	data/processed/gc_codonusage_blocknumber_19_07_2019/constructs/seq_5/seq_5_6_50_200_2/seq_5_6_50_200_2_mooda_result.csv	1929701.2473340153	200	0.6555267438089698	[[0. 4. 0.]]	50_200	50	[242.5 43. 311.26]	2	6	8682	5
128	data/processed/gc_codonusage_blocknumber_19_07_2019/constructs/seq_5/seq_5_6_50_200_3/seq_5_6_50_200_3_mooda_result.csv	1988896.1886144895	200	0.6756354871500243	[[0. 4. 0.]]	50_200	50	[242.5 43. 311.26]	3	6	8682	5
129	data/processed/gc_codonusage_blocknumber_19_07_2019/constructs/seq_5/seq_5_6_50_200_4/seq_5_6_50_200_4_mooda_result.csv	1952236.7891440666	200	0.663182151796669	[[0. 4. 0.]]	50_200	50	[242.5 43. 311.26]	4	6	8682	5
130	data/processed/gc_codonusage_blocknumber_19_07_2019/constructs/seq_5/seq_5_7_50_200_0/seq_5_7_50_200_0_mooda_result.csv	1990589.113093291	200	0.6540494859824278	[[0. 4. 0.]]	50_200	50	[257. 43. 303.65]	0	7	8751	5
131	data/processed/gc_codonusage_blocknumber_19_07_2019/constructs/seq_5/seq_5_7_50_200_1/seq_5_7_50_200_1_mooda_result.csv	2047674.0493160896	200	0.6728059299659087	[[0. 4. 0.]]	50_200	50	[257. 43. 303.65]	1	7	8751	5
132	data/processed/gc_codonusage_blocknumber_19_07_2019/constructs/seq_5/seq_5_7_50_200_2/seq_5_7_50_200_2_mooda_result.csv	2015157.3250804814	200	0.6621218834028875	[[0. 4. 0.]]	50_200	50	[257. 43. 303.65]	2	7	8751	5
133	data/processed/gc_codonusage_blocknumber_19_07_2019/constructs/seq_5/seq_5_7_50_200_3/seq_5_7_50_200_3_mooda_result.csv	2019521.3548788573	200	0.6635557762277127	[[0. 4. 0.]]	50_200	50	[257. 43. 303.65]	3	7	8751	5
134	data/processed/gc_codonusage_blocknumber_19_07_2019/constructs/seq_5/seq_5_7_50_200_4/seq_5_7_50_200_4_mooda_result.csv	2031821.463854293	200	0.6675972330507184	[[0. 4. 0.]]	50_200	50	[257. 43. 303.65]	4	7	8751	5
135	data/processed/gc_codonusage_blocknumber_19_07_2019/constructs/seq_5/seq_5_8_50_200_0/seq_5_8_50_200_0_mooda_result.csv	1698899.1711552693	200	0.6766024650724924	[[0. 4. 0.]]	50_200	50	[204.5 43. 314.83]	0	8	8794	5
136	data/processed/gc_codonusage_blocknumber_19_07_2019/constructs/seq_5/seq_5_8_50_200_1/seq_5_8_50_200_1_mooda_result.csv	1644256.1349592146	200	0.654840365462923	[[0. 4. 0.]]	50_200	50	[204.5 43. 314.83]	1	8	8794	5
137	data/processed/gc_codonusage_blocknumber_19_07_2019/constructs/seq_5/seq_5_8_50_200_2/seq_5_8_50_200_2_mooda_result.csv	1662714.9911369907	200	0.662191777367968	[[0. 4. 0.]]	50_200	50	[204.5 43. 314.83]	2	8	8794	5
138	data/processed/gc_codonusage_blocknumber_19_07_2019/constructs/seq_5/seq_5_8_50_200_3/seq_5_8_50_200_3_mooda_result.csv	1712573.6433544534	200	0.6820484513650408	[[0. 4. 0.]]	50_200	50	[204.5 43. 314.83]	3	8	8794	5
139	data/processed/gc_codonusage_blocknumber_19_07_2019/constructs/seq_5/seq_5_8_50_200_4/seq_5_8_50_200_4_mooda_result.csv	1692188.5076209833	200	0.6739298806327212	[[0. 4. 0.]]	50_200	50	[204.5 43. 314.83]	4	8	8794	5
140	data/processed/gc_codonusage_blocknumber_19_07_2019/constructs/seq_5/seq_5_9_50_200_0/seq_5_9_50_200_0_mooda_result.csv	2045623.4455843247	200	0.6749271462783035	[[0. 4. 0.]]	50_200	50	[263. 42. 303.27]	0	9	8591	5
141	data/processed/gc_codonusage_blocknumber_19_07_2019/constructs/seq_5/seq_5_9_50_200_1/seq_5_9_50_200_1_mooda_result.csv	1995866.7539208261	200	0.6585105658049105	[[0. 4. 0.]]	50_200	50	[263. 42. 303.27]	1	9	8591	5
142	data/processed/gc_codonusage_blocknumber_19_07_2019/constructs/seq_5/seq_5_9_50_200_2/seq_5_9_50_200_2_mooda_result.csv	2030076.9782905518	200	0.6697977893441401	[[0. 4. 0.]]	50_200	50	[263. 42. 303.27]	2	9	8591	5
143	data/processed/gc_codonusage_blocknumber_19_07_2019/constructs/seq_5/seq_5_9_50_200_3/seq_5_9_50_200_3_mooda_result.csv	1981922.4771843215	200	0.6539098310386957	[[0. 4. 0.]]	50_200	50	[263. 42. 303.27]	3	9	8591	5
144	data/processed/gc_codonusage_blocknumber_19_07_2019/constructs/seq_5/seq_5_9_50_200_4/seq_5_9_50_200_4_mooda_result.csv	2058735.3697178904	200	0.6792532570084029	[[0. 4. 0.]]	50_200	50	[263. 42. 303.27]	4	9	8591	5
145	data/processed/gc_codonusage_blocknumber_19_07_2019/constructs/seq_5/seq_5_10_50_200_0/seq_5_10_50_200_0_mooda_result.csv	1327757.087168602	200	0.6555504309100126	[[0. 4. 0.]]	50_200	50	[165. 44. 306.88]	0	10	8808	5
146	data/processed/gc_codonusage_blocknumber_19_07_2019/constructs/seq_5/seq_5_10_50_200_1/seq_5_10_50_200_1_mooda_result.csv	1347031.0945773665	200	0.6650665419398714	[[0. 4. 0.]]	50_200	50	[165. 44. 306.88]	1	10	8808	5
147	data/processed/gc_codonusage_blocknumber_19_07_2019/constructs/seq_5/seq_5_10_50_200_2/seq_5_10_50_200_2_mooda_result.csv	1362108.336016387	200	0.6725105934292603	[[0. 4. 0.]]	50_200	50	[165. 44. 306.88]	2	10	8808	5
148	data/processed/gc_codonusage_blocknumber_19_07_2019/constructs/seq_5/seq_5_10_50_200_3/seq_5_10_50_200_3_mooda_result.csv	1367305.1049819498	200	0.6750763821323575	[[0. 4. 0.]]	50_200	50	[165. 44. 306.88]	3	10	8808	5
149	data/processed/gc_codonusage_blocknumber_19_07_2019/constructs/seq_5/seq_5_10_50_200_4/seq_5_10_50_200_4_mooda_result.csv	1319078.9691314953	200	0.6512658037943369	[[0. 4. 0.]]	50_200	50	[165. 44. 306.88]	4	10	8808	5
150	data/processed/gc_codonusage_blocknumber_19_07_2019/constructs/seq_5/seq_5_1_100_200_0/seq_5_1_100_200_0_mooda_result.csv	1707300.0969689114	200	0.6528506367799498	[[0. 4. 0.]]	100_200	100	[216. 43. 310.44]	0	1	8776	5
151	data/processed/gc_codonusage_blocknumber_19_07_2019/constructs/seq_5/seq_5_1_100_200_1/seq_5_1_100_200_1_mooda_result.csv	1720453.121170361	200	0.6578801920647785	[[0. 4. 0.]]	100_200	100	[216. 43. 310.44]	1	1	8776	5
152	data/processed/gc_codonusage_blocknumber_19_07_2019/constructs/seq_5/seq_5_1_100_200_2/seq_5_1_100_200_2_mooda_result.csv	1722778.049810774	200	0.6587692162884965	[[0. 4. 0.]]	100_200	100	[216. 43. 310.44]	2	1	8776	5
153	data/processed/gc_codonusage_blocknumber_19_07_2019/constructs/seq_5/seq_5_1_100_200_3/seq_5_1_100_200_3_mooda_result.csv	1749480.4400559391	200	0.668979883122085	[[0. 4. 0.]]	100_200	100	[216. 43. 310.44]	3	1	8776	5
154	data/processed/gc_codonusage_blocknumber_19_07_2019/constructs/seq_5/seq_5_1_100_200_4/seq_5_1_100_200_4_mooda_result.csv	1759718.1298638568	200	0.6728946502577049	[[0. 4. 0.]]	100_200	100	[216. 43. 310.44]	4	1	8776	5
155	data/processed/gc_codonusage_blocknumber_19_07_2019/constructs/seq_5/seq_5_2_100_200_0/seq_5_2_100_200_0_mooda_result.csv	2735952.4335677237	200	0.6840756016613767	[[0. 4. 0.]]	100_200	100	[310.5 44. 322.02]	0	2	8857	5
156	data/processed/gc_codonusage_blocknumber_19_07_2019/constructs/seq_5/seq_5_2_100_200_1/seq_5_2_100_200_1_mooda_result.csv	2683175.5358835515	200	0.6708796894831661	[[0. 4. 0.]]	100_200	100	[310.5 44. 322.02]	1	2	8857	5
157	data/processed/gc_codonusage_blocknumber_19_07_2019/constructs/seq_5/seq_5_2_100_200_2/seq_5_2_100_200_2_mooda_result.csv	2685112.3706610715	200	0.67136396011576	[[0. 4. 0.]]	100_200	100	[310.5 44. 322.02]	2	2	8857	5
158	data/processed/gc_codonusage_blocknumber_19_07_2019/constructs/seq_5/seq_5_2_100_200_3/seq_5_2_100_200_3_mooda_result.csv	2690254.996141895	200	0.6726497809424496	[[0. 4. 0.]]	100_200	100	[310.5 44. 322.02]	3	2	8857	5
159	data/processed/gc_codonusage_blocknumber_19_07_2019/constructs/seq_5/seq_5_2_100_200_4/seq_5_2_100_200_4_mooda_result.csv	2720974.0940838447	200	0.6803305377967387	[[0. 4. 0.]]	100_200	100	[310.5 44. 322.02]	4	2	8857	5
160	data/processed/gc_codonusage_blocknumber_19_07_2019/constructs/seq_5/seq_5_3_100_200_0/seq_5_3_100_200_0_mooda_result.csv	1855089.8166448863	200	0.6846404880120522	[[0. 4. 0.]]	100_200	100	[214. 44. 316.54]	0	3	8844	5
161	data/processed/gc_codonusage_blocknumber_19_07_2019/constructs/seq_5/seq_5_3_100_200_1/seq_5_3_100_200_1_mooda_result.csv	1856990.4956707382	200	0.6853419536791794	[[0. 4. 0.]]	100_200	100	[214. 44. 316.54]	1	3	8844	5
162	data/processed/gc_codonusage_blocknumber_19_07_2019/constructs/seq_5/seq_5_3_100_200_2/seq_5_3_100_200_2_mooda_result.csv	1881529.479032714	200	0.6943983246395072	[[0. 4. 0.]]	100_200	100	[214. 44. 316.54]	2	3	8844	5
163	data/processed/gc_codonusage_blocknumber_19_07_2019/constructs/seq_5/seq_5_3_100_200_3/seq_5_3_100_200_3_mooda_result.csv	1873146.9317031668	200	0.6913046570213728	[[0. 4. 0.]]	100_200	100	[214. 44. 316.54]	3	3	8844	5
164	data/processed/gc_codonusage_blocknumber_19_07_2019/constructs/seq_5/seq_5_3_100_200_4/seq_5_3_100_200_4_mooda_result.csv	1861452.1815617136	200	0.686988585976088	[[0. 4. 0.]]	100_200	100	[214. 44. 316.54]	4	3	8844	5
165	data/processed/gc_codonusage_blocknumber_19_07_2019/constructs/seq_5/seq_5_4_100_200_0/seq_5_4_100_200_0_mooda_result.csv	1522473.231893719	200	0.6813733208598889	[[0. 4. 0.]]	100_200	100	[184.5 43. 310.53]	0	4	8720	5
166	data/processed/gc_codonusage_blocknumber_19_07_2019/constructs/seq_5/seq_5_4_100_200_1/seq_5_4_100_200_1_mooda_result.csv	1542397.175090481	200	0.690290156345867	[[0. 4. 0.]]	100_200	100	[184.5 43. 310.53]	1	4	8720	5
167	data/processed/gc_codonusage_blocknumber_19_07_2019/constructs/seq_5/seq_5_4_100_200_2/seq_5_4_100_200_2_mooda_result.csv	1533144.2256645975	200	0.6861490570174926	[[0. 4. 0.]]	100_200	100	[184.5 43. 310.53]	2	4	8720	5
168	data/processed/gc_codonusage_blocknumber_19_07_2019/constructs/seq_5/seq_5_4_100_200_3/seq_5_4_100_200_3_mooda_result.csv	1527412.5303637136	200	0.6835838728293526	[[0. 4. 0.]]	100_200	100	[184.5 43. 310.53]	3	4	8720	5
169	data/processed/gc_codonusage_blocknumber_19_07_2019/constructs/seq_5/seq_5_4_100_200_4/seq_5_4_100_200_4_mooda_result.csv	1527672.660364774	200	0.6837002923754995	[[0. 4. 0.]]	100_200	100	[184.5 43. 310.53]	4	4	8720	5
170	data/processed/gc_codonusage_blocknumber_19_07_2019/constructs/seq_5/seq_5_5_100_200_0/seq_5_5_100_200_0_mooda_result.csv	2285174.670558843	200	0.6827257299202883	[[0. 4. 0.]]	100_200	100	[283.5 43. 302.73]	0	5	8757	5
171	data/processed/gc_codonusage_blocknumber_19_07_2019/constructs/seq_5/seq_5_5_100_200_1/seq_5_5_100_200_1_mooda_result.csv	2282097.959321452	200	0.6818065223199398	[[0. 4. 0.]]	100_200	100	[283.5 43. 302.73]	1	5	8757	5
172	data/processed/gc_codonusage_blocknumber_19_07_2019/constructs/seq_5/seq_5_5_100_200_2/seq_5_5_100_200_2_mooda_result.csv	2264572.3057110864	200	0.6765705047814902	[[0. 4. 0.]]	100_200	100	[283.5 43. 302.73]	2	5	8757	5
173	data/processed/gc_codonusage_blocknumber_19_07_2019/constructs/seq_5/seq_5_5_100_200_3/seq_5_5_100_200_3_mooda_result.csv	2269531.3273154134	200	0.678052077147981	[[0. 4. 0.]]	100_200	100	[283.5 43. 302.73]	3	5	8757	5
174	data/processed/gc_codonusage_blocknumber_19_07_2019/constructs/seq_5/seq_5_5_100_200_4/seq_5_5_100_200_4_mooda_result.csv	2278747.682950638	200	0.6808055835688817	[[0. 4. 0.]]	100_200	100	[283.5 43. 302.73]	4	5	8757	5
175	data/processed/gc_codonusage_blocknumber_19_07_2019/constructs/seq_5/seq_5_6_100_200_0/seq_5_6_100_200_0_mooda_result.csv	2003066.5865029243	200	0.6804492244055277	[[0. 4. 0.]]	100_200	100	[242.5 43. 311.26]	0	6	8682	5
176	data/processed/gc_codonusage_blocknumber_19_07_2019/constructs/seq_5/seq_5_6_100_200_1/seq_5_6_100_200_1_mooda_result.csv	1923598.7961909503	200	0.6534537182913704	[[0. 4. 0.]]	100_200	100	[242.5 43. 311.26]	1	6	8682	5
177	data/processed/gc_codonusage_blocknumber_19_07_2019/constructs/seq_5/seq_5_6_100_200_2/seq_5_6_100_200_2_mooda_result.csv	1961088.8011058588	200	0.6661892134262806	[[0. 4. 0.]]	100_200	100	[242.5 43. 311.26]	2	6	8682	5
178	data/processed/gc_codonusage_blocknumber_19_07_2019/constructs/seq_5/seq_5_6_100_200_3/seq_5_6_100_200_3_mooda_result.csv	1977345.9749553297	200	0.6717118362943557	[[0. 4. 0.]]	100_200	100	[242.5 43. 311.26]	3	6	8682	5
179	data/processed/gc_codonusage_blocknumber_19_07_2019/constructs/seq_5/seq_5_6_100_200_4/seq_5_6_100_200_4_mooda_result.csv	1983409.4850802843	200	0.673771633402201	[[0. 4. 0.]]	100_200	100	[242.5 43. 311.26]	4	6	8682	5
180	data/processed/gc_codonusage_blocknumber_19_07_2019/constructs/seq_5/seq_5_7_100_200_0/seq_5_7_100_200_0_mooda_result.csv	2078753.1056524771	200	0.6830176008164769	[[0. 4. 0.]]	100_200	100	[257. 43. 303.65]	0	7	8751	5
181	data/processed/gc_codonusage_blocknumber_19_07_2019/constructs/seq_5/seq_5_7_100_200_1/seq_5_7_100_200_1_mooda_result.csv	2038193.3883972538	200	0.6696908614869586	[[0. 4. 0.]]	100_200	100	[257. 43. 303.65]	1	7	8751	5
182	data/processed/gc_codonusage_blocknumber_19_07_2019/constructs/seq_5/seq_5_7_100_200_2/seq_5_7_100_200_2_mooda_result.csv	2046156.7687433166	200	0.6723073958524717	[[0. 4. 0.]]	100_200	100	[257. 43. 303.65]	2	7	8751	5
183	data/processed/gc_codonusage_blocknumber_19_07_2019/constructs/seq_5/seq_5_7_100_200_3/seq_5_7_100_200_3_mooda_result.csv	2047980.4697208775	200	0.6729066107678521	[[0. 4. 0.]]	100_200	100	[257. 43. 303.65]	3	7	8751	5
184	data/processed/gc_codonusage_blocknumber_19_07_2019/constructs/seq_5/seq_5_7_100_200_4/seq_5_7_100_200_4_mooda_result.csv	2044982.8983544598	200	0.67192169630283	[[0. 4. 0.]]	100_200	100	[257. 43. 303.65]	4	7	8751	5
185	data/processed/gc_codonusage_blocknumber_19_07_2019/constructs/seq_5/seq_5_8_100_200_0/seq_5_8_100_200_0_mooda_result.csv	1706690.9724791162	200	0.6797056227363372	[[0. 4. 0.]]	100_200	100	[204.5 43. 314.83]	0	8	8794	5
186	data/processed/gc_codonusage_blocknumber_19_07_2019/constructs/seq_5/seq_5_8_100_200_1/seq_5_8_100_200_1_mooda_result.csv	1700197.6875060608	200	0.6771196113392042	[[0. 4. 0.]]	100_200	100	[204.5 43. 314.83]	1	8	8794	5
187	data/processed/gc_codonusage_blocknumber_19_07_2019/constructs/seq_5/seq_5_8_100_200_2/seq_5_8_100_200_2_mooda_result.csv	1689867.3562555464	200	0.6730054604185463	[[0. 4. 0.]]	100_200	100	[204.5 43. 314.83]	2	8	8794	5
188	data/processed/gc_codonusage_blocknumber_19_07_2019/constructs/seq_5/seq_5_8_100_200_3/seq_5_8_100_200_3_mooda_result.csv	1692133.4550506123	200	0.6739079554323008	[[0. 4. 0.]]	100_200	100	[204.5 43. 314.83]	3	8	8794	5
189	data/processed/gc_codonusage_blocknumber_19_07_2019/constructs/seq_5/seq_5_8_100_200_4/seq_5_8_100_200_4_mooda_result.csv	1685093.7787114321	200	0.6711043385695279	[[0. 4. 0.]]	100_200	100	[204.5 43. 314.83]	4	8	8794	5
190	data/processed/gc_codonusage_blocknumber_19_07_2019/constructs/seq_5/seq_5_9_100_200_0/seq_5_9_100_200_0_mooda_result.csv	2033827.7520400002	200	0.6710353089025493	[[0. 4. 0.]]	100_200	100	[263. 42. 303.27]	0	9	8591	5
191	data/processed/gc_codonusage_blocknumber_19_07_2019/constructs/seq_5/seq_5_9_100_200_1/seq_5_9_100_200_1_mooda_result.csv	2045445.4197185596	200	0.6748684089335572	[[0. 4. 0.]]	100_200	100	[263. 42. 303.27]	1	9	8591	5
192	data/processed/gc_codonusage_blocknumber_19_07_2019/constructs/seq_5/seq_5_9_100_200_2/seq_5_9_100_200_2_mooda_result.csv	2046800.3777238664	200	0.675315459900744	[[0. 4. 0.]]	100_200	100	[263. 42. 303.27]	2	9	8591	5
193	data/processed/gc_codonusage_blocknumber_19_07_2019/constructs/seq_5/seq_5_9_100_200_3/seq_5_9_100_200_3_mooda_result.csv	2040803.4153581318	200	0.6733368392975335	[[0. 4. 0.]]	100_200	100	[263. 42. 303.27]	3	9	8591	5
194	data/processed/gc_codonusage_blocknumber_19_07_2019/constructs/seq_5/seq_5_9_100_200_4/seq_5_9_100_200_4_mooda_result.csv	2024715.0017646197	200	0.6680286741519622	[[0. 4. 0.]]	100_200	100	[263. 42. 303.27]	4	9	8591	5
195	data/processed/gc_codonusage_blocknumber_19_07_2019/constructs/seq_5/seq_5_10_100_200_0/seq_5_10_100_200_0_mooda_result.csv	1365342.4634967574	200	0.6741073716983155	[[0. 4. 0.]]	100_200	100	[165. 44. 306.88]	0	10	8808	5
196	data/processed/gc_codonusage_blocknumber_19_07_2019/constructs/seq_5/seq_5_10_100_200_1/seq_5_10_100_200_1_mooda_result.csv	1370369.555355221	200	0.6765893861163802	[[0. 4. 0.]]	100_200	100	[165. 44. 306.88]	1	10	8808	5
197	data/processed/gc_codonusage_blocknumber_19_07_2019/constructs/seq_5/seq_5_10_100_200_2/seq_5_10_100_200_2_mooda_result.csv	1371731.9916200861	200	0.6772620586173602	[[0. 4. 0.]]	100_200	100	[165. 44. 306.88]	2	10	8808	5
198	data/processed/gc_codonusage_blocknumber_19_07_2019/constructs/seq_5/seq_5_10_100_200_3/seq_5_10_100_200_3_mooda_result.csv	1376811.1360746226	200	0.6797697728431046	[[0. 4. 0.]]	100_200	100	[165. 44. 306.88]	3	10	8808	5
199	data/processed/gc_codonusage_blocknumber_19_07_2019/constructs/seq_5/seq_5_10_100_200_4/seq_5_10_100_200_4_mooda_result.csv	1349323.5988848496	200	0.6661984147810387	[[0. 4. 0.]]	100_200	100	[165. 44. 306.88]	4	10	8808	5
