## Supplementary Tables for "Design and assembly of DNA molecules using multi-objective optimisation": sz_75gc_codonusage_blocknumber_seq_20_hypervolume.csv

	filename	hypervolume	iterations	normalised_hypervolume	null_point	parameter_setting	population_size	reference_points	run	sequence_id	sequence_length	transcription_units
0	data/processed/gc_codonusage_blocknumber_19_07_2019/constructs/seq_20/seq_20_1_50_100_0/seq_20_1_50_100_0_mooda_result.csv	106090972.80905452	100	0.5918091370314466	[[ 0. 17. 0.]]	50_100	50	[ 926.5 174. 1232.4]	0	1	34837	20
1	data/processed/gc_codonusage_blocknumber_19_07_2019/constructs/seq_20/seq_20_1_50_100_1/seq_20_1_50_100_1_mooda_result.csv	104658610.81231026	100	0.5838189669466124	[[ 0. 17. 0.]]	50_100	50	[ 926.5 174. 1232.4]	1	1	34837	20
2	data/processed/gc_codonusage_blocknumber_19_07_2019/constructs/seq_20/seq_20_1_50_100_2/seq_20_1_50_100_2_mooda_result.csv	101783048.42295852	100	0.5677781667629317	[[ 0. 17. 0.]]	50_100	50	[ 926.5 174. 1232.4]	2	1	34837	20
3	data/processed/gc_codonusage_blocknumber_19_07_2019/constructs/seq_20/seq_20_1_50_100_3/seq_20_1_50_100_3_mooda_result.csv	103133089.75024459	100	0.5753091260114246	[[ 0. 17. 0.]]	50_100	50	[ 926.5 174. 1232.4]	3	1	34837	20
4	data/processed/gc_codonusage_blocknumber_19_07_2019/constructs/seq_20/seq_20_1_50_100_4/seq_20_1_50_100_4_mooda_result.csv	103859077.78016753	100	0.579358917790195	[[ 0. 17. 0.]]	50_100	50	[ 926.5 174. 1232.4]	4	1	34837	20
5	data/processed/gc_codonusage_blocknumber_19_07_2019/constructs/seq_20/seq_20_2_50_100_0/seq_20_2_50_100_0_mooda_result.csv	84492446.21956839	100	0.584552253545105	[[ 0. 17. 0.]]	50_100	50	[ 759.5 174. 1212.18]	0	2	34997	20
6	data/processed/gc_codonusage_blocknumber_19_07_2019/constructs/seq_20/seq_20_2_50_100_1/seq_20_2_50_100_1_mooda_result.csv	83441323.17101142	100	0.5772801674086656	[[ 0. 17. 0.]]	50_100	50	[ 759.5 174. 1212.18]	1	2	34997	20
7	data/processed/gc_codonusage_blocknumber_19_07_2019/constructs/seq_20/seq_20_2_50_100_2/seq_20_2_50_100_2_mooda_result.csv	82165902.5679925	100	0.5684563018316751	[[ 0. 17. 0.]]	50_100	50	[ 759.5 174. 1212.18]	2	2	34997	20
8	data/processed/gc_codonusage_blocknumber_19_07_2019/constructs/seq_20/seq_20_2_50_100_3/seq_20_2_50_100_3_mooda_result.csv	84810954.14408591	100	0.58675581769053	[[ 0. 17. 0.]]	50_100	50	[ 759.5 174. 1212.18]	3	2	34997	20
9	data/processed/gc_codonusage_blocknumber_19_07_2019/constructs/seq_20/seq_20_2_50_100_4/seq_20_2_50_100_4_mooda_result.csv	82681010.96848206	100	0.5720200260437036	[[ 0. 17. 0.]]	50_100	50	[ 759.5 174. 1212.18]	4	2	34997	20
10	data/processed/gc_codonusage_blocknumber_19_07_2019/constructs/seq_20/seq_20_3_50_100_0/seq_20_3_50_100_0_mooda_result.csv	96938456.12883154	100	0.5746502837153528	[[ 0. 17. 0.]]	50_100	50	[ 871.5 175. 1225.09]	0	3	35010	20
11	data/processed/gc_codonusage_blocknumber_19_07_2019/constructs/seq_20/seq_20_3_50_100_1/seq_20_3_50_100_1_mooda_result.csv	96504289.24820247	100	0.5720765464072021	[[ 0. 17. 0.]]	50_100	50	[ 871.5 175. 1225.09]	1	3	35010	20
12	data/processed/gc_codonusage_blocknumber_19_07_2019/constructs/seq_20/seq_20_3_50_100_2/seq_20_3_50_100_2_mooda_result.csv	98104456.3035756	100	0.5815623221156584	[[ 0. 17. 0.]]	50_100	50	[ 871.5 175. 1225.09]	2	3	35010	20
13	data/processed/gc_codonusage_blocknumber_19_07_2019/constructs/seq_20/seq_20_3_50_100_3/seq_20_3_50_100_3_mooda_result.csv	96629530.13343972	100	0.5728189732325137	[[ 0. 17. 0.]]	50_100	50	[ 871.5 175. 1225.09]	3	3	35010	20
14	data/processed/gc_codonusage_blocknumber_19_07_2019/constructs/seq_20/seq_20_3_50_100_4/seq_20_3_50_100_4_mooda_result.csv	95823260.21181956	100	0.5680394124914759	[[ 0. 17. 0.]]	50_100	50	[ 871.5 175. 1225.09]	4	3	35010	20
15	data/processed/gc_codonusage_blocknumber_19_07_2019/constructs/seq_20/seq_20_4_50_100_0/seq_20_4_50_100_0_mooda_result.csv	117639165.00938445	100	0.5804342093179111	[[ 0. 17. 0.]]	50_100	50	[1056.5 175. 1214.15]	0	4	35007	20
16	data/processed/gc_codonusage_blocknumber_19_07_2019/constructs/seq_20/seq_20_4_50_100_1/seq_20_4_50_100_1_mooda_result.csv	117340651.86770055	100	0.578961338957513	[[ 0. 17. 0.]]	50_100	50	[1056.5 175. 1214.15]	1	4	35007	20
17	data/processed/gc_codonusage_blocknumber_19_07_2019/constructs/seq_20/seq_20_4_50_100_2/seq_20_4_50_100_2_mooda_result.csv	117230415.52404225	100	0.578417430430414	[[ 0. 17. 0.]]	50_100	50	[1056.5 175. 1214.15]	2	4	35007	20
18	data/processed/gc_codonusage_blocknumber_19_07_2019/constructs/seq_20/seq_20_4_50_100_3/seq_20_4_50_100_3_mooda_result.csv	117635544.77866077	100	0.5804163470204571	[[ 0. 17. 0.]]	50_100	50	[1056.5 175. 1214.15]	3	4	35007	20
19	data/processed/gc_codonusage_blocknumber_19_07_2019/constructs/seq_20/seq_20_4_50_100_4/seq_20_4_50_100_4_mooda_result.csv	117300760.32206129	100	0.5787645132001239	[[ 0. 17. 0.]]	50_100	50	[1056.5 175. 1214.15]	4	4	35007	20
20	data/processed/gc_codonusage_blocknumber_19_07_2019/constructs/seq_20/seq_20_5_50_100_0/seq_20_5_50_100_0_mooda_result.csv	99230042.78564747	100	0.578484622193458	[[ 0. 17. 0.]]	50_100	50	[ 886.5 175. 1224.66]	0	5	35106	20
21	data/processed/gc_codonusage_blocknumber_19_07_2019/constructs/seq_20/seq_20_5_50_100_1/seq_20_5_50_100_1_mooda_result.csv	99188872.6069049	100	0.5782446110574456	[[ 0. 17. 0.]]	50_100	50	[ 886.5 175. 1224.66]	1	5	35106	20
22	data/processed/gc_codonusage_blocknumber_19_07_2019/constructs/seq_20/seq_20_5_50_100_2/seq_20_5_50_100_2_mooda_result.csv	100815450.80151016	100	0.5877271270975419	[[ 0. 17. 0.]]	50_100	50	[ 886.5 175. 1224.66]	2	5	35106	20
23	data/processed/gc_codonusage_blocknumber_19_07_2019/constructs/seq_20/seq_20_5_50_100_3/seq_20_5_50_100_3_mooda_result.csv	99880288.66359521	100	0.5822753818311417	[[ 0. 17. 0.]]	50_100	50	[ 886.5 175. 1224.66]	3	5	35106	20
24	data/processed/gc_codonusage_blocknumber_19_07_2019/constructs/seq_20/seq_20_5_50_100_4/seq_20_5_50_100_4_mooda_result.csv	99184853.952788	100	0.5782211833782541	[[ 0. 17. 0.]]	50_100	50	[ 886.5 175. 1224.66]	4	5	35106	20
25	data/processed/gc_codonusage_blocknumber_19_07_2019/constructs/seq_20/seq_20_6_50_100_0/seq_20_6_50_100_0_mooda_result.csv	109575395.72347188	100	0.5810025168371987	[[ 0. 17. 0.]]	50_100	50	[1005.5 172. 1210.1]	0	6	34574	20
26	data/processed/gc_codonusage_blocknumber_19_07_2019/constructs/seq_20/seq_20_6_50_100_1/seq_20_6_50_100_1_mooda_result.csv	111104682.63081689	100	0.5891112673123138	[[ 0. 17. 0.]]	50_100	50	[1005.5 172. 1210.1]	1	6	34574	20
27	data/processed/gc_codonusage_blocknumber_19_07_2019/constructs/seq_20/seq_20_6_50_100_2/seq_20_6_50_100_2_mooda_result.csv	109136000.89375484	100	0.578672710038279	[[ 0. 17. 0.]]	50_100	50	[1005.5 172. 1210.1]	2	6	34574	20
28	data/processed/gc_codonusage_blocknumber_19_07_2019/constructs/seq_20/seq_20_6_50_100_3/seq_20_6_50_100_3_mooda_result.csv	110350420.91150035	100	0.5851119392297323	[[ 0. 17. 0.]]	50_100	50	[1005.5 172. 1210.1]	3	6	34574	20
29	data/processed/gc_codonusage_blocknumber_19_07_2019/constructs/seq_20/seq_20_6_50_100_4/seq_20_6_50_100_4_mooda_result.csv	111380192.75845864	100	0.5905721069151929	[[ 0. 17. 0.]]	50_100	50	[1005.5 172. 1210.1]	4	6	34574	20
30	data/processed/gc_codonusage_blocknumber_19_07_2019/constructs/seq_20/seq_20_7_50_100_0/seq_20_7_50_100_0_mooda_result.csv	115597341.61751497	100	0.5881793140935365	[[ 0. 17. 0.]]	50_100	50	[1011. 174. 1238.19]	0	7	34895	20
31	data/processed/gc_codonusage_blocknumber_19_07_2019/constructs/seq_20/seq_20_7_50_100_1/seq_20_7_50_100_1_mooda_result.csv	113884749.41329926	100	0.5794653480636732	[[ 0. 17. 0.]]	50_100	50	[1011. 174. 1238.19]	1	7	34895	20
32	data/processed/gc_codonusage_blocknumber_19_07_2019/constructs/seq_20/seq_20_7_50_100_2/seq_20_7_50_100_2_mooda_result.csv	114281768.77676274	100	0.5814854514122126	[[ 0. 17. 0.]]	50_100	50	[1011. 174. 1238.19]	2	7	34895	20
33	data/processed/gc_codonusage_blocknumber_19_07_2019/constructs/seq_20/seq_20_7_50_100_3/seq_20_7_50_100_3_mooda_result.csv	114197723.79352841	100	0.5810578159674865	[[ 0. 17. 0.]]	50_100	50	[1011. 174. 1238.19]	3	7	34895	20
34	data/processed/gc_codonusage_blocknumber_19_07_2019/constructs/seq_20/seq_20_7_50_100_4/seq_20_7_50_100_4_mooda_result.csv	114333135.41966234	100	0.581746813796202	[[ 0. 17. 0.]]	50_100	50	[1011. 174. 1238.19]	4	7	34895	20
35	data/processed/gc_codonusage_blocknumber_19_07_2019/constructs/seq_20/seq_20_8_50_100_0/seq_20_8_50_100_0_mooda_result.csv	89627866.16921611	100	0.5600180567042432	[[ 0. 17. 0.]]	50_100	50	[ 836.5 174. 1218.64]	0	8	34887	20
36	data/processed/gc_codonusage_blocknumber_19_07_2019/constructs/seq_20/seq_20_8_50_100_1/seq_20_8_50_100_1_mooda_result.csv	91947678.66953824	100	0.574512844362089	[[ 0. 17. 0.]]	50_100	50	[ 836.5 174. 1218.64]	1	8	34887	20
37	data/processed/gc_codonusage_blocknumber_19_07_2019/constructs/seq_20/seq_20_8_50_100_2/seq_20_8_50_100_2_mooda_result.csv	92280272.34373522	100	0.5765909755400004	[[ 0. 17. 0.]]	50_100	50	[ 836.5 174. 1218.64]	2	8	34887	20
38	data/processed/gc_codonusage_blocknumber_19_07_2019/constructs/seq_20/seq_20_8_50_100_3/seq_20_8_50_100_3_mooda_result.csv	93615798.20688051	100	0.5849356860694781	[[ 0. 17. 0.]]	50_100	50	[ 836.5 174. 1218.64]	3	8	34887	20
39	data/processed/gc_codonusage_blocknumber_19_07_2019/constructs/seq_20/seq_20_8_50_100_4/seq_20_8_50_100_4_mooda_result.csv	91157862.42965268	100	0.5695778685033634	[[ 0. 17. 0.]]	50_100	50	[ 836.5 174. 1218.64]	4	8	34887	20
40	data/processed/gc_codonusage_blocknumber_19_07_2019/constructs/seq_20/seq_20_9_50_100_0/seq_20_9_50_100_0_mooda_result.csv	88920271.47653621	100	0.5797269399271665	[[ 0. 17. 0.]]	50_100	50	[ 818. 174. 1194.33]	0	9	34886	20
41	data/processed/gc_codonusage_blocknumber_19_07_2019/constructs/seq_20/seq_20_9_50_100_1/seq_20_9_50_100_1_mooda_result.csv	88083809.23248495	100	0.5742735186874843	[[ 0. 17. 0.]]	50_100	50	[ 818. 174. 1194.33]	1	9	34886	20
42	data/processed/gc_codonusage_blocknumber_19_07_2019/constructs/seq_20/seq_20_9_50_100_2/seq_20_9_50_100_2_mooda_result.csv	88082874.9920976	100	0.5742674277892906	[[ 0. 17. 0.]]	50_100	50	[ 818. 174. 1194.33]	2	9	34886	20
43	data/processed/gc_codonusage_blocknumber_19_07_2019/constructs/seq_20/seq_20_9_50_100_3/seq_20_9_50_100_3_mooda_result.csv	89163411.8833306	100	0.5813121245162706	[[ 0. 17. 0.]]	50_100	50	[ 818. 174. 1194.33]	3	9	34886	20
44	data/processed/gc_codonusage_blocknumber_19_07_2019/constructs/seq_20/seq_20_9_50_100_4/seq_20_9_50_100_4_mooda_result.csv	89260203.47274655	100	0.5819431695075986	[[ 0. 17. 0.]]	50_100	50	[ 818. 174. 1194.33]	4	9	34886	20
45	data/processed/gc_codonusage_blocknumber_19_07_2019/constructs/seq_20/seq_20_10_50_100_0/seq_20_10_50_100_0_mooda_result.csv	119487757.1231635	100	0.5790712341164845	[[ 0. 17. 0.]]	50_100	50	[1070. 174. 1228.31]	0	10	34979	20
46	data/processed/gc_codonusage_blocknumber_19_07_2019/constructs/seq_20/seq_20_10_50_100_1/seq_20_10_50_100_1_mooda_result.csv	118315904.05836059	100	0.5733921050008619	[[ 0. 17. 0.]]	50_100	50	[1070. 174. 1228.31]	1	10	34979	20
47	data/processed/gc_codonusage_blocknumber_19_07_2019/constructs/seq_20/seq_20_10_50_100_2/seq_20_10_50_100_2_mooda_result.csv	118664591.18567745	100	0.5750819407630964	[[ 0. 17. 0.]]	50_100	50	[1070. 174. 1228.31]	2	10	34979	20
48	data/processed/gc_codonusage_blocknumber_19_07_2019/constructs/seq_20/seq_20_10_50_100_3/seq_20_10_50_100_3_mooda_result.csv	119764479.1847502	100	0.580412306955814	[[ 0. 17. 0.]]	50_100	50	[1070. 174. 1228.31]	3	10	34979	20
49	data/processed/gc_codonusage_blocknumber_19_07_2019/constructs/seq_20/seq_20_10_50_100_4/seq_20_10_50_100_4_mooda_result.csv	117743093.61392382	100	0.5706161046895253	[[ 0. 17. 0.]]	50_100	50	[1070. 174. 1228.31]	4	10	34979	20
50	data/processed/gc_codonusage_blocknumber_19_07_2019/constructs/seq_20/seq_20_1_100_100_0/seq_20_1_100_100_0_mooda_result.csv	105043955.47017385	100	0.5859685418198711	[[ 0. 17. 0.]]	100_100	100	[ 926.5 174. 1232.4]	0	1	34837	20
51	data/processed/gc_codonusage_blocknumber_19_07_2019/constructs/seq_20/seq_20_1_100_100_1/seq_20_1_100_100_1_mooda_result.csv	105450307.42083947	100	0.5882353020435453	[[ 0. 17. 0.]]	100_100	100	[ 926.5 174. 1232.4]	1	1	34837	20
52	data/processed/gc_codonusage_blocknumber_19_07_2019/constructs/seq_20/seq_20_1_100_100_2/seq_20_1_100_100_2_mooda_result.csv	106791419.53691143	100	0.5957164513162875	[[ 0. 17. 0.]]	100_100	100	[ 926.5 174. 1232.4]	2	1	34837	20
53	data/processed/gc_codonusage_blocknumber_19_07_2019/constructs/seq_20/seq_20_1_100_100_3/seq_20_1_100_100_3_mooda_result.csv	104203254.92542922	100	0.5812788472048293	[[ 0. 17. 0.]]	100_100	100	[ 926.5 174. 1232.4]	3	1	34837	20
54	data/processed/gc_codonusage_blocknumber_19_07_2019/constructs/seq_20/seq_20_1_100_100_4/seq_20_1_100_100_4_mooda_result.csv	105155167.12453596	100	0.5865889157447511	[[ 0. 17. 0.]]	100_100	100	[ 926.5 174. 1232.4]	4	1	34837	20
55	data/processed/gc_codonusage_blocknumber_19_07_2019/constructs/seq_20/seq_20_2_100_100_0/seq_20_2_100_100_0_mooda_result.csv	84732998.59730878	100	0.5862164902999312	[[ 0. 17. 0.]]	100_100	100	[ 759.5 174. 1212.18]	0	2	34997	20
56	data/processed/gc_codonusage_blocknumber_19_07_2019/constructs/seq_20/seq_20_2_100_100_1/seq_20_2_100_100_1_mooda_result.csv	84468805.88643931	100	0.5843887003445117	[[ 0. 17. 0.]]	100_100	100	[ 759.5 174. 1212.18]	1	2	34997	20
57	data/processed/gc_codonusage_blocknumber_19_07_2019/constructs/seq_20/seq_20_2_100_100_2/seq_20_2_100_100_2_mooda_result.csv	85228105.28195994	100	0.5896418347088974	[[ 0. 17. 0.]]	100_100	100	[ 759.5 174. 1212.18]	2	2	34997	20
58	data/processed/gc_codonusage_blocknumber_19_07_2019/constructs/seq_20/seq_20_2_100_100_3/seq_20_2_100_100_3_mooda_result.csv	85884881.08775836	100	0.5941856702176445	[[ 0. 17. 0.]]	100_100	100	[ 759.5 174. 1212.18]	3	2	34997	20
59	data/processed/gc_codonusage_blocknumber_19_07_2019/constructs/seq_20/seq_20_2_100_100_4/seq_20_2_100_100_4_mooda_result.csv	84916921.72603948	100	0.587488943450349	[[ 0. 17. 0.]]	100_100	100	[ 759.5 174. 1212.18]	4	2	34997	20
60	data/processed/gc_codonusage_blocknumber_19_07_2019/constructs/seq_20/seq_20_3_100_100_0/seq_20_3_100_100_0_mooda_result.csv	98434884.05073805	100	0.5835210947868672	[[ 0. 17. 0.]]	100_100	100	[ 871.5 175. 1225.09]	0	3	35010	20
61	data/processed/gc_codonusage_blocknumber_19_07_2019/constructs/seq_20/seq_20_3_100_100_1/seq_20_3_100_100_1_mooda_result.csv	99213579.16329761	100	0.5881371923113151	[[ 0. 17. 0.]]	100_100	100	[ 871.5 175. 1225.09]	1	3	35010	20
62	data/processed/gc_codonusage_blocknumber_19_07_2019/constructs/seq_20/seq_20_3_100_100_2/seq_20_3_100_100_2_mooda_result.csv	97953468.91368467	100	0.5806672702456043	[[ 0. 17. 0.]]	100_100	100	[ 871.5 175. 1225.09]	2	3	35010	20
63	data/processed/gc_codonusage_blocknumber_19_07_2019/constructs/seq_20/seq_20_3_100_100_3/seq_20_3_100_100_3_mooda_result.csv	98580799.06016523	100	0.5843860776317994	[[ 0. 17. 0.]]	100_100	100	[ 871.5 175. 1225.09]	3	3	35010	20
64	data/processed/gc_codonusage_blocknumber_19_07_2019/constructs/seq_20/seq_20_3_100_100_4/seq_20_3_100_100_4_mooda_result.csv	99485155.22543803	100	0.5897470927305243	[[ 0. 17. 0.]]	100_100	100	[ 871.5 175. 1225.09]	4	3	35010	20
65	data/processed/gc_codonusage_blocknumber_19_07_2019/constructs/seq_20/seq_20_4_100_100_0/seq_20_4_100_100_0_mooda_result.csv	118876104.49083987	100	0.5865372957333528	[[ 0. 17. 0.]]	100_100	100	[1056.5 175. 1214.15]	0	4	35007	20
66	data/processed/gc_codonusage_blocknumber_19_07_2019/constructs/seq_20/seq_20_4_100_100_1/seq_20_4_100_100_1_mooda_result.csv	121020594.1810573	100	0.597118254699123	[[ 0. 17. 0.]]	100_100	100	[1056.5 175. 1214.15]	1	4	35007	20
67	data/processed/gc_codonusage_blocknumber_19_07_2019/constructs/seq_20/seq_20_4_100_100_2/seq_20_4_100_100_2_mooda_result.csv	118395297.53864908	100	0.5841649837307374	[[ 0. 17. 0.]]	100_100	100	[1056.5 175. 1214.15]	2	4	35007	20
68	data/processed/gc_codonusage_blocknumber_19_07_2019/constructs/seq_20/seq_20_4_100_100_3/seq_20_4_100_100_3_mooda_result.csv	120121266.181939	100	0.5926809507107443	[[ 0. 17. 0.]]	100_100	100	[1056.5 175. 1214.15]	3	4	35007	20
69	data/processed/gc_codonusage_blocknumber_19_07_2019/constructs/seq_20/seq_20_4_100_100_4/seq_20_4_100_100_4_mooda_result.csv	122567769.08878414	100	0.6047520494831247	[[ 0. 17. 0.]]	100_100	100	[1056.5 175. 1214.15]	4	4	35007	20
70	data/processed/gc_codonusage_blocknumber_19_07_2019/constructs/seq_20/seq_20_5_100_100_0/seq_20_5_100_100_0_mooda_result.csv	101796762.02207558	100	0.5934479091787233	[[ 0. 17. 0.]]	100_100	100	[ 886.5 175. 1224.66]	0	5	35106	20
71	data/processed/gc_codonusage_blocknumber_19_07_2019/constructs/seq_20/seq_20_5_100_100_1/seq_20_5_100_100_1_mooda_result.csv	101074512.70383993	100	0.5892373887328985	[[ 0. 17. 0.]]	100_100	100	[ 886.5 175. 1224.66]	1	5	35106	20
72	data/processed/gc_codonusage_blocknumber_19_07_2019/constructs/seq_20/seq_20_5_100_100_2/seq_20_5_100_100_2_mooda_result.csv	101299401.80824241	100	0.5905484320917804	[[ 0. 17. 0.]]	100_100	100	[ 886.5 175. 1224.66]	2	5	35106	20
73	data/processed/gc_codonusage_blocknumber_19_07_2019/constructs/seq_20/seq_20_5_100_100_3/seq_20_5_100_100_3_mooda_result.csv	99743965.34621948	100	0.5814806533342628	[[ 0. 17. 0.]]	100_100	100	[ 886.5 175. 1224.66]	3	5	35106	20
74	data/processed/gc_codonusage_blocknumber_19_07_2019/constructs/seq_20/seq_20_5_100_100_4/seq_20_5_100_100_4_mooda_result.csv	101394712.2160221	100	0.5911040662897283	[[ 0. 17. 0.]]	100_100	100	[ 886.5 175. 1224.66]	4	5	35106	20
75	data/processed/gc_codonusage_blocknumber_19_07_2019/constructs/seq_20/seq_20_6_100_100_0/seq_20_6_100_100_0_mooda_result.csv	111159614.42733143	100	0.5894025326261976	[[ 0. 17. 0.]]	100_100	100	[1005.5 172. 1210.1]	0	6	34574	20
76	data/processed/gc_codonusage_blocknumber_19_07_2019/constructs/seq_20/seq_20_6_100_100_1/seq_20_6_100_100_1_mooda_result.csv	112658761.64106125	100	0.5973514731573785	[[ 0. 17. 0.]]	100_100	100	[1005.5 172. 1210.1]	1	6	34574	20
77	data/processed/gc_codonusage_blocknumber_19_07_2019/constructs/seq_20/seq_20_6_100_100_2/seq_20_6_100_100_2_mooda_result.csv	111248915.29971862	100	0.5898760333721464	[[ 0. 17. 0.]]	100_100	100	[1005.5 172. 1210.1]	2	6	34574	20
78	data/processed/gc_codonusage_blocknumber_19_07_2019/constructs/seq_20/seq_20_6_100_100_3/seq_20_6_100_100_3_mooda_result.csv	111756068.83647412	100	0.5925651177175176	[[ 0. 17. 0.]]	100_100	100	[1005.5 172. 1210.1]	3	6	34574	20
79	data/processed/gc_codonusage_blocknumber_19_07_2019/constructs/seq_20/seq_20_6_100_100_4/seq_20_6_100_100_4_mooda_result.csv	113355465.98213902	100	0.6010456142826283	[[ 0. 17. 0.]]	100_100	100	[1005.5 172. 1210.1]	4	6	34574	20
80	data/processed/gc_codonusage_blocknumber_19_07_2019/constructs/seq_20/seq_20_7_100_100_0/seq_20_7_100_100_0_mooda_result.csv	116070798.67304674	100	0.5905883456705502	[[ 0. 17. 0.]]	100_100	100	[1011. 174. 1238.19]	0	7	34895	20
81	data/processed/gc_codonusage_blocknumber_19_07_2019/constructs/seq_20/seq_20_7_100_100_1/seq_20_7_100_100_1_mooda_result.csv	116127839.54930258	100	0.5908785795375405	[[ 0. 17. 0.]]	100_100	100	[1011. 174. 1238.19]	1	7	34895	20
82	data/processed/gc_codonusage_blocknumber_19_07_2019/constructs/seq_20/seq_20_7_100_100_2/seq_20_7_100_100_2_mooda_result.csv	117185640.86718549	100	0.5962608560232597	[[ 0. 17. 0.]]	100_100	100	[1011. 174. 1238.19]	2	7	34895	20
83	data/processed/gc_codonusage_blocknumber_19_07_2019/constructs/seq_20/seq_20_7_100_100_3/seq_20_7_100_100_3_mooda_result.csv	116722506.73524964	100	0.5939043492710832	[[ 0. 17. 0.]]	100_100	100	[1011. 174. 1238.19]	3	7	34895	20
84	data/processed/gc_codonusage_blocknumber_19_07_2019/constructs/seq_20/seq_20_7_100_100_4/seq_20_7_100_100_4_mooda_result.csv	116276457.88804187	100	0.5916347754095064	[[ 0. 17. 0.]]	100_100	100	[1011. 174. 1238.19]	4	7	34895	20
85	data/processed/gc_codonusage_blocknumber_19_07_2019/constructs/seq_20/seq_20_8_100_100_0/seq_20_8_100_100_0_mooda_result.csv	93966824.34813845	100	0.5871289880622815	[[ 0. 17. 0.]]	100_100	100	[ 836.5 174. 1218.64]	0	8	34887	20
86	data/processed/gc_codonusage_blocknumber_19_07_2019/constructs/seq_20/seq_20_8_100_100_1/seq_20_8_100_100_1_mooda_result.csv	95167951.35684822	100	0.5946339398370195	[[ 0. 17. 0.]]	100_100	100	[ 836.5 174. 1218.64]	1	8	34887	20
87	data/processed/gc_codonusage_blocknumber_19_07_2019/constructs/seq_20/seq_20_8_100_100_2/seq_20_8_100_100_2_mooda_result.csv	94681487.31687225	100	0.591594386872437	[[ 0. 17. 0.]]	100_100	100	[ 836.5 174. 1218.64]	2	8	34887	20
88	data/processed/gc_codonusage_blocknumber_19_07_2019/constructs/seq_20/seq_20_8_100_100_3/seq_20_8_100_100_3_mooda_result.csv	95182663.06780753	100	0.5947258624068	[[ 0. 17. 0.]]	100_100	100	[ 836.5 174. 1218.64]	3	8	34887	20
89	data/processed/gc_codonusage_blocknumber_19_07_2019/constructs/seq_20/seq_20_8_100_100_4/seq_20_8_100_100_4_mooda_result.csv	93804336.5864106	100	0.5861137225600408	[[ 0. 17. 0.]]	100_100	100	[ 836.5 174. 1218.64]	4	8	34887	20
90	data/processed/gc_codonusage_blocknumber_19_07_2019/constructs/seq_20/seq_20_9_100_100_0/seq_20_9_100_100_0_mooda_result.csv	90854434.41168427	100	0.5923369594547138	[[ 0. 17. 0.]]	100_100	100	[ 818. 174. 1194.33]	0	9	34886	20
91	data/processed/gc_codonusage_blocknumber_19_07_2019/constructs/seq_20/seq_20_9_100_100_1/seq_20_9_100_100_1_mooda_result.csv	90341783.38862598	100	0.5889946663654879	[[ 0. 17. 0.]]	100_100	100	[ 818. 174. 1194.33]	1	9	34886	20
92	data/processed/gc_codonusage_blocknumber_19_07_2019/constructs/seq_20/seq_20_9_100_100_2/seq_20_9_100_100_2_mooda_result.csv	90731341.62085323	100	0.5915344404590942	[[ 0. 17. 0.]]	100_100	100	[ 818. 174. 1194.33]	2	9	34886	20
93	data/processed/gc_codonusage_blocknumber_19_07_2019/constructs/seq_20/seq_20_9_100_100_3/seq_20_9_100_100_3_mooda_result.csv	91825613.41349098	100	0.5986686836104086	[[ 0. 17. 0.]]	100_100	100	[ 818. 174. 1194.33]	3	9	34886	20
94	data/processed/gc_codonusage_blocknumber_19_07_2019/constructs/seq_20/seq_20_9_100_100_4/seq_20_9_100_100_4_mooda_result.csv	89857003.68272145	100	0.5858340838484071	[[ 0. 17. 0.]]	100_100	100	[ 818. 174. 1194.33]	4	9	34886	20
95	data/processed/gc_codonusage_blocknumber_19_07_2019/constructs/seq_20/seq_20_10_100_100_0/seq_20_10_100_100_0_mooda_result.csv	121304714.48281458	100	0.5878767198492669	[[ 0. 17. 0.]]	100_100	100	[1070. 174. 1228.31]	0	10	34979	20
96	data/processed/gc_codonusage_blocknumber_19_07_2019/constructs/seq_20/seq_20_10_100_100_1/seq_20_10_100_100_1_mooda_result.csv	122865886.03676282	100	0.5954425957195497	[[ 0. 17. 0.]]	100_100	100	[1070. 174. 1228.31]	1	10	34979	20
97	data/processed/gc_codonusage_blocknumber_19_07_2019/constructs/seq_20/seq_20_10_100_100_2/seq_20_10_100_100_2_mooda_result.csv	122008840.35033813	100	0.5912891115862707	[[ 0. 17. 0.]]	100_100	100	[1070. 174. 1228.31]	2	10	34979	20
98	data/processed/gc_codonusage_blocknumber_19_07_2019/constructs/seq_20/seq_20_10_100_100_3/seq_20_10_100_100_3_mooda_result.csv	122517631.42023855	100	0.5937548560261048	[[ 0. 17. 0.]]	100_100	100	[1070. 174. 1228.31]	3	10	34979	20
99	data/processed/gc_codonusage_blocknumber_19_07_2019/constructs/seq_20/seq_20_10_100_100_4/seq_20_10_100_100_4_mooda_result.csv	120510503.19227839	100	0.5840277488481125	[[ 0. 17. 0.]]	100_100	100	[1070. 174. 1228.31]	4	10	34979	20
100	data/processed/gc_codonusage_blocknumber_19_07_2019/constructs/seq_20/seq_20_1_50_200_0/seq_20_1_50_200_0_mooda_result.csv	111341917.18354207	200	0.6211005722646654	[[ 0. 17. 0.]]	50_200	50	[ 926.5 174. 1232.4]	0	1	34837	20
101	data/processed/gc_codonusage_blocknumber_19_07_2019/constructs/seq_20/seq_20_1_50_200_1/seq_20_1_50_200_1_mooda_result.csv	110059365.79184565	200	0.6139460933092838	[[ 0. 17. 0.]]	50_200	50	[ 926.5 174. 1232.4]	1	1	34837	20
102	data/processed/gc_codonusage_blocknumber_19_07_2019/constructs/seq_20/seq_20_1_50_200_2/seq_20_1_50_200_2_mooda_result.csv	110668453.74617139	200	0.6173437793430855	[[ 0. 17. 0.]]	50_200	50	[ 926.5 174. 1232.4]	2	1	34837	20
103	data/processed/gc_codonusage_blocknumber_19_07_2019/constructs/seq_20/seq_20_1_50_200_3/seq_20_1_50_200_3_mooda_result.csv	110998623.10914281	200	0.6191855688997335	[[ 0. 17. 0.]]	50_200	50	[ 926.5 174. 1232.4]	3	1	34837	20
104	data/processed/gc_codonusage_blocknumber_19_07_2019/constructs/seq_20/seq_20_1_50_200_4/seq_20_1_50_200_4_mooda_result.csv	112193230.53853115	200	0.6258494685055003	[[ 0. 17. 0.]]	50_200	50	[ 926.5 174. 1232.4]	4	1	34837	20
105	data/processed/gc_codonusage_blocknumber_19_07_2019/constructs/seq_20/seq_20_2_50_200_0/seq_20_2_50_200_0_mooda_result.csv	88421205.72819504	200	0.611732970013373	[[ 0. 17. 0.]]	50_200	50	[ 759.5 174. 1212.18]	0	2	34997	20
106	data/processed/gc_codonusage_blocknumber_19_07_2019/constructs/seq_20/seq_20_2_50_200_1/seq_20_2_50_200_1_mooda_result.csv	88782981.8963022	200	0.6142358810285943	[[ 0. 17. 0.]]	50_200	50	[ 759.5 174. 1212.18]	1	2	34997	20
107	data/processed/gc_codonusage_blocknumber_19_07_2019/constructs/seq_20/seq_20_2_50_200_2/seq_20_2_50_200_2_mooda_result.csv	90315669.60854837	200	0.6248396225020764	[[ 0. 17. 0.]]	50_200	50	[ 759.5 174. 1212.18]	2	2	34997	20
108	data/processed/gc_codonusage_blocknumber_19_07_2019/constructs/seq_20/seq_20_2_50_200_3/seq_20_2_50_200_3_mooda_result.csv	90362707.52465582	200	0.6251650494614429	[[ 0. 17. 0.]]	50_200	50	[ 759.5 174. 1212.18]	3	2	34997	20
109	data/processed/gc_codonusage_blocknumber_19_07_2019/constructs/seq_20/seq_20_2_50_200_4/seq_20_2_50_200_4_mooda_result.csv	89579892.36524747	200	0.6197492237158813	[[ 0. 17. 0.]]	50_200	50	[ 759.5 174. 1212.18]	4	2	34997	20
110	data/processed/gc_codonusage_blocknumber_19_07_2019/constructs/seq_20/seq_20_3_50_200_0/seq_20_3_50_200_0_mooda_result.csv	103579505.2548565	200	0.6140183623586312	[[ 0. 17. 0.]]	50_200	50	[ 871.5 175. 1225.09]	0	3	35010	20
111	data/processed/gc_codonusage_blocknumber_19_07_2019/constructs/seq_20/seq_20_3_50_200_1/seq_20_3_50_200_1_mooda_result.csv	102824270.95223978	200	0.6095413403015285	[[ 0. 17. 0.]]	50_200	50	[ 871.5 175. 1225.09]	1	3	35010	20
112	data/processed/gc_codonusage_blocknumber_19_07_2019/constructs/seq_20/seq_20_3_50_200_2/seq_20_3_50_200_2_mooda_result.csv	104256177.95453075	200	0.6180296719500843	[[ 0. 17. 0.]]	50_200	50	[ 871.5 175. 1225.09]	2	3	35010	20
113	data/processed/gc_codonusage_blocknumber_19_07_2019/constructs/seq_20/seq_20_3_50_200_3/seq_20_3_50_200_3_mooda_result.csv	102601248.5012652	200	0.6082192652464325	[[ 0. 17. 0.]]	50_200	50	[ 871.5 175. 1225.09]	3	3	35010	20
114	data/processed/gc_codonusage_blocknumber_19_07_2019/constructs/seq_20/seq_20_3_50_200_4/seq_20_3_50_200_4_mooda_result.csv	104437792.90780333	200	0.619106283736498	[[ 0. 17. 0.]]	50_200	50	[ 871.5 175. 1225.09]	4	3	35010	20
115	data/processed/gc_codonusage_blocknumber_19_07_2019/constructs/seq_20/seq_20_4_50_200_0/seq_20_4_50_200_0_mooda_result.csv	123800298.71646792	200	0.6108333775837488	[[ 0. 17. 0.]]	50_200	50	[1056.5 175. 1214.15]	0	4	35007	20
116	data/processed/gc_codonusage_blocknumber_19_07_2019/constructs/seq_20/seq_20_4_50_200_1/seq_20_4_50_200_1_mooda_result.csv	125181986.55972207	200	0.617650655577514	[[ 0. 17. 0.]]	50_200	50	[1056.5 175. 1214.15]	1	4	35007	20
117	data/processed/gc_codonusage_blocknumber_19_07_2019/constructs/seq_20/seq_20_4_50_200_2/seq_20_4_50_200_2_mooda_result.csv	125183148.56170925	200	0.6176563889206962	[[ 0. 17. 0.]]	50_200	50	[1056.5 175. 1214.15]	2	4	35007	20
118	data/processed/gc_codonusage_blocknumber_19_07_2019/constructs/seq_20/seq_20_4_50_200_3/seq_20_4_50_200_3_mooda_result.csv	126668775.29740512	200	0.6249865036797255	[[ 0. 17. 0.]]	50_200	50	[1056.5 175. 1214.15]	3	4	35007	20
119	data/processed/gc_codonusage_blocknumber_19_07_2019/constructs/seq_20/seq_20_4_50_200_4/seq_20_4_50_200_4_mooda_result.csv	125654099.39692703	200	0.6199800706269156	[[ 0. 17. 0.]]	50_200	50	[1056.5 175. 1214.15]	4	4	35007	20
120	data/processed/gc_codonusage_blocknumber_19_07_2019/constructs/seq_20/seq_20_5_50_200_0/seq_20_5_50_200_0_mooda_result.csv	105131978.09101325	200	0.6128913272546451	[[ 0. 17. 0.]]	50_200	50	[ 886.5 175. 1224.66]	0	5	35106	20
121	data/processed/gc_codonusage_blocknumber_19_07_2019/constructs/seq_20/seq_20_5_50_200_1/seq_20_5_50_200_1_mooda_result.csv	105878237.03251606	200	0.6172418173856056	[[ 0. 17. 0.]]	50_200	50	[ 886.5 175. 1224.66]	1	5	35106	20
122	data/processed/gc_codonusage_blocknumber_19_07_2019/constructs/seq_20/seq_20_5_50_200_2/seq_20_5_50_200_2_mooda_result.csv	106049266.90953498	200	0.6182388758470718	[[ 0. 17. 0.]]	50_200	50	[ 886.5 175. 1224.66]	2	5	35106	20
123	data/processed/gc_codonusage_blocknumber_19_07_2019/constructs/seq_20/seq_20_5_50_200_3/seq_20_5_50_200_3_mooda_result.csv	105842702.42551592	200	0.6170346601262897	[[ 0. 17. 0.]]	50_200	50	[ 886.5 175. 1224.66]	3	5	35106	20
124	data/processed/gc_codonusage_blocknumber_19_07_2019/constructs/seq_20/seq_20_5_50_200_4/seq_20_5_50_200_4_mooda_result.csv	106115986.59064126	200	0.6186278337516956	[[ 0. 17. 0.]]	50_200	50	[ 886.5 175. 1224.66]	4	5	35106	20
125	data/processed/gc_codonusage_blocknumber_19_07_2019/constructs/seq_20/seq_20_6_50_200_0/seq_20_6_50_200_0_mooda_result.csv	117312639.67279413	200	0.6220277687038153	[[ 0. 17. 0.]]	50_200	50	[1005.5 172. 1210.1]	0	6	34574	20
126	data/processed/gc_codonusage_blocknumber_19_07_2019/constructs/seq_20/seq_20_6_50_200_1/seq_20_6_50_200_1_mooda_result.csv	113850423.26158686	200	0.6036700303131376	[[ 0. 17. 0.]]	50_200	50	[1005.5 172. 1210.1]	1	6	34574	20
127	data/processed/gc_codonusage_blocknumber_19_07_2019/constructs/seq_20/seq_20_6_50_200_2/seq_20_6_50_200_2_mooda_result.csv	117931926.76281011	200	0.6253114197056523	[[ 0. 17. 0.]]	50_200	50	[1005.5 172. 1210.1]	2	6	34574	20
128	data/processed/gc_codonusage_blocknumber_19_07_2019/constructs/seq_20/seq_20_6_50_200_3/seq_20_6_50_200_3_mooda_result.csv	118808602.28949074	200	0.6299598235201038	[[ 0. 17. 0.]]	50_200	50	[1005.5 172. 1210.1]	3	6	34574	20
129	data/processed/gc_codonusage_blocknumber_19_07_2019/constructs/seq_20/seq_20_6_50_200_4/seq_20_6_50_200_4_mooda_result.csv	115696523.47528735	200	0.6134586225733973	[[ 0. 17. 0.]]	50_200	50	[1005.5 172. 1210.1]	4	6	34574	20
130	data/processed/gc_codonusage_blocknumber_19_07_2019/constructs/seq_20/seq_20_7_50_200_0/seq_20_7_50_200_0_mooda_result.csv	121027435.01226151	200	0.6158085706464566	[[ 0. 17. 0.]]	50_200	50	[1011. 174. 1238.19]	0	7	34895	20
131	data/processed/gc_codonusage_blocknumber_19_07_2019/constructs/seq_20/seq_20_7_50_200_1/seq_20_7_50_200_1_mooda_result.csv	122036709.23085569	200	0.6209439328383417	[[ 0. 17. 0.]]	50_200	50	[1011. 174. 1238.19]	1	7	34895	20
132	data/processed/gc_codonusage_blocknumber_19_07_2019/constructs/seq_20/seq_20_7_50_200_2/seq_20_7_50_200_2_mooda_result.csv	122034631.29735895	200	0.62093335995248	[[ 0. 17. 0.]]	50_200	50	[1011. 174. 1238.19]	2	7	34895	20
133	data/processed/gc_codonusage_blocknumber_19_07_2019/constructs/seq_20/seq_20_7_50_200_3/seq_20_7_50_200_3_mooda_result.csv	121597175.71929088	200	0.6187075101340143	[[ 0. 17. 0.]]	50_200	50	[1011. 174. 1238.19]	3	7	34895	20
134	data/processed/gc_codonusage_blocknumber_19_07_2019/constructs/seq_20/seq_20_7_50_200_4/seq_20_7_50_200_4_mooda_result.csv	121994676.82854995	200	0.6207300646886771	[[ 0. 17. 0.]]	50_200	50	[1011. 174. 1238.19]	4	7	34895	20
135	data/processed/gc_codonusage_blocknumber_19_07_2019/constructs/seq_20/seq_20_8_50_200_0/seq_20_8_50_200_0_mooda_result.csv	99584734.83916841	200	0.6222311437912279	[[ 0. 17. 0.]]	50_200	50	[ 836.5 174. 1218.64]	0	8	34887	20
136	data/processed/gc_codonusage_blocknumber_19_07_2019/constructs/seq_20/seq_20_8_50_200_1/seq_20_8_50_200_1_mooda_result.csv	98305861.3939996	200	0.6142404122013233	[[ 0. 17. 0.]]	50_200	50	[ 836.5 174. 1218.64]	1	8	34887	20
137	data/processed/gc_codonusage_blocknumber_19_07_2019/constructs/seq_20/seq_20_8_50_200_2/seq_20_8_50_200_2_mooda_result.csv	96894825.66123188	200	0.6054238965039291	[[ 0. 17. 0.]]	50_200	50	[ 836.5 174. 1218.64]	2	8	34887	20
138	data/processed/gc_codonusage_blocknumber_19_07_2019/constructs/seq_20/seq_20_8_50_200_3/seq_20_8_50_200_3_mooda_result.csv	98736396.75604439	200	0.6169305083410614	[[ 0. 17. 0.]]	50_200	50	[ 836.5 174. 1218.64]	3	8	34887	20
139	data/processed/gc_codonusage_blocknumber_19_07_2019/constructs/seq_20/seq_20_8_50_200_4/seq_20_8_50_200_4_mooda_result.csv	97860182.47894809	200	0.6114556952311571	[[ 0. 17. 0.]]	50_200	50	[ 836.5 174. 1218.64]	4	8	34887	20
140	data/processed/gc_codonusage_blocknumber_19_07_2019/constructs/seq_20/seq_20_9_50_200_0/seq_20_9_50_200_0_mooda_result.csv	95594614.09450436	200	0.6232411595498669	[[ 0. 17. 0.]]	50_200	50	[ 818. 174. 1194.33]	0	9	34886	20
141	data/processed/gc_codonusage_blocknumber_19_07_2019/constructs/seq_20/seq_20_9_50_200_1/seq_20_9_50_200_1_mooda_result.csv	94989341.81633376	200	0.619295010490491	[[ 0. 17. 0.]]	50_200	50	[ 818. 174. 1194.33]	1	9	34886	20
142	data/processed/gc_codonusage_blocknumber_19_07_2019/constructs/seq_20/seq_20_9_50_200_2/seq_20_9_50_200_2_mooda_result.csv	94833894.07155937	200	0.6182815492864233	[[ 0. 17. 0.]]	50_200	50	[ 818. 174. 1194.33]	2	9	34886	20
143	data/processed/gc_codonusage_blocknumber_19_07_2019/constructs/seq_20/seq_20_9_50_200_3/seq_20_9_50_200_3_mooda_result.csv	93990742.08702934	200	0.6127845134388203	[[ 0. 17. 0.]]	50_200	50	[ 818. 174. 1194.33]	3	9	34886	20
144	data/processed/gc_codonusage_blocknumber_19_07_2019/constructs/seq_20/seq_20_9_50_200_4/seq_20_9_50_200_4_mooda_result.csv	95285704.61537099	200	0.6212271851874547	[[ 0. 17. 0.]]	50_200	50	[ 818. 174. 1194.33]	4	9	34886	20
145	data/processed/gc_codonusage_blocknumber_19_07_2019/constructs/seq_20/seq_20_10_50_200_0/seq_20_10_50_200_0_mooda_result.csv	128070365.36276667	200	0.6206649644274693	[[ 0. 17. 0.]]	50_200	50	[1070. 174. 1228.31]	0	10	34979	20
146	data/processed/gc_codonusage_blocknumber_19_07_2019/constructs/seq_20/seq_20_10_50_200_1/seq_20_10_50_200_1_mooda_result.csv	128113923.76807731	200	0.6208760606947914	[[ 0. 17. 0.]]	50_200	50	[1070. 174. 1228.31]	1	10	34979	20
147	data/processed/gc_codonusage_blocknumber_19_07_2019/constructs/seq_20/seq_20_10_50_200_2/seq_20_10_50_200_2_mooda_result.csv	127251752.008973	200	0.6166977341734365	[[ 0. 17. 0.]]	50_200	50	[1070. 174. 1228.31]	2	10	34979	20
148	data/processed/gc_codonusage_blocknumber_19_07_2019/constructs/seq_20/seq_20_10_50_200_3/seq_20_10_50_200_3_mooda_result.csv	128261094.69331658	200	0.6215892923375657	[[ 0. 17. 0.]]	50_200	50	[1070. 174. 1228.31]	3	10	34979	20
149	data/processed/gc_codonusage_blocknumber_19_07_2019/constructs/seq_20/seq_20_10_50_200_4/seq_20_10_50_200_4_mooda_result.csv	128668526.91569433	200	0.6235638233314642	[[ 0. 17. 0.]]	50_200	50	[1070. 174. 1228.31]	4	10	34979	20
150	data/processed/gc_codonusage_blocknumber_19_07_2019/constructs/seq_20/seq_20_1_100_200_0/seq_20_1_100_200_0_mooda_result.csv	110048701.34039205	200	0.6138866036124269	[[ 0. 17. 0.]]	100_200	100	[ 926.5 174. 1232.4]	0	1	34837	20
151	data/processed/gc_codonusage_blocknumber_19_07_2019/constructs/seq_20/seq_20_1_100_200_1/seq_20_1_100_200_1_mooda_result.csv	112482256.58677325	200	0.6274617475869412	[[ 0. 17. 0.]]	100_200	100	[ 926.5 174. 1232.4]	1	1	34837	20
152	data/processed/gc_codonusage_blocknumber_19_07_2019/constructs/seq_20/seq_20_1_100_200_2/seq_20_1_100_200_2_mooda_result.csv	112009128.55946939	200	0.6248224892020827	[[ 0. 17. 0.]]	100_200	100	[ 926.5 174. 1232.4]	2	1	34837	20
153	data/processed/gc_codonusage_blocknumber_19_07_2019/constructs/seq_20/seq_20_1_100_200_3/seq_20_1_100_200_3_mooda_result.csv	110679489.58445007	200	0.617405340753592	[[ 0. 17. 0.]]	100_200	100	[ 926.5 174. 1232.4]	3	1	34837	20
154	data/processed/gc_codonusage_blocknumber_19_07_2019/constructs/seq_20/seq_20_1_100_200_4/seq_20_1_100_200_4_mooda_result.csv	111590050.66526952	200	0.6224847396240696	[[ 0. 17. 0.]]	100_200	100	[ 926.5 174. 1232.4]	4	1	34837	20
155	data/processed/gc_codonusage_blocknumber_19_07_2019/constructs/seq_20/seq_20_2_100_200_0/seq_20_2_100_200_0_mooda_result.csv	88066861.98784783	200	0.6092814794811745	[[ 0. 17. 0.]]	100_200	100	[ 759.5 174. 1212.18]	0	2	34997	20
156	data/processed/gc_codonusage_blocknumber_19_07_2019/constructs/seq_20/seq_20_2_100_200_1/seq_20_2_100_200_1_mooda_result.csv	89701923.1711359	200	0.6205934812297261	[[ 0. 17. 0.]]	100_200	100	[ 759.5 174. 1212.18]	1	2	34997	20
157	data/processed/gc_codonusage_blocknumber_19_07_2019/constructs/seq_20/seq_20_2_100_200_2/seq_20_2_100_200_2_mooda_result.csv	89503514.61319934	200	0.6192208121349877	[[ 0. 17. 0.]]	100_200	100	[ 759.5 174. 1212.18]	2	2	34997	20
158	data/processed/gc_codonusage_blocknumber_19_07_2019/constructs/seq_20/seq_20_2_100_200_3/seq_20_2_100_200_3_mooda_result.csv	89182934.57472922	200	0.6170029122834163	[[ 0. 17. 0.]]	100_200	100	[ 759.5 174. 1212.18]	3	2	34997	20
159	data/processed/gc_codonusage_blocknumber_19_07_2019/constructs/seq_20/seq_20_2_100_200_4/seq_20_2_100_200_4_mooda_result.csv	91055090.21575834	200	0.629955227524791	[[ 0. 17. 0.]]	100_200	100	[ 759.5 174. 1212.18]	4	2	34997	20
160	data/processed/gc_codonusage_blocknumber_19_07_2019/constructs/seq_20/seq_20_3_100_200_0/seq_20_3_100_200_0_mooda_result.csv	103299325.27140424	200	0.6123574579723655	[[ 0. 17. 0.]]	100_200	100	[ 871.5 175. 1225.09]	0	3	35010	20
161	data/processed/gc_codonusage_blocknumber_19_07_2019/constructs/seq_20/seq_20_3_100_200_1/seq_20_3_100_200_1_mooda_result.csv	106396213.97522582	200	0.6307157859605976	[[ 0. 17. 0.]]	100_200	100	[ 871.5 175. 1225.09]	1	3	35010	20
162	data/processed/gc_codonusage_blocknumber_19_07_2019/constructs/seq_20/seq_20_3_100_200_2/seq_20_3_100_200_2_mooda_result.csv	104938599.97513455	200	0.6220750634635659	[[ 0. 17. 0.]]	100_200	100	[ 871.5 175. 1225.09]	2	3	35010	20
163	data/processed/gc_codonusage_blocknumber_19_07_2019/constructs/seq_20/seq_20_3_100_200_3/seq_20_3_100_200_3_mooda_result.csv	104682422.10151723	200	0.6205564433654684	[[ 0. 17. 0.]]	100_200	100	[ 871.5 175. 1225.09]	3	3	35010	20
164	data/processed/gc_codonusage_blocknumber_19_07_2019/constructs/seq_20/seq_20_3_100_200_4/seq_20_3_100_200_4_mooda_result.csv	104598819.95216064	200	0.6200608505866528	[[ 0. 17. 0.]]	100_200	100	[ 871.5 175. 1225.09]	4	3	35010	20
165	data/processed/gc_codonusage_blocknumber_19_07_2019/constructs/seq_20/seq_20_4_100_200_0/seq_20_4_100_200_0_mooda_result.csv	126597958.50395636	200	0.6246370920742573	[[ 0. 17. 0.]]	100_200	100	[1056.5 175. 1214.15]	0	4	35007	20
166	data/processed/gc_codonusage_blocknumber_19_07_2019/constructs/seq_20/seq_20_4_100_200_1/seq_20_4_100_200_1_mooda_result.csv	126208853.50066239	200	0.6227172394902089	[[ 0. 17. 0.]]	100_200	100	[1056.5 175. 1214.15]	1	4	35007	20
167	data/processed/gc_codonusage_blocknumber_19_07_2019/constructs/seq_20/seq_20_4_100_200_2/seq_20_4_100_200_2_mooda_result.csv	125745819.3814615	200	0.6204326190337125	[[ 0. 17. 0.]]	100_200	100	[1056.5 175. 1214.15]	2	4	35007	20
168	data/processed/gc_codonusage_blocknumber_19_07_2019/constructs/seq_20/seq_20_4_100_200_3/seq_20_4_100_200_3_mooda_result.csv	125683741.46133168	200	0.6201263252200513	[[ 0. 17. 0.]]	100_200	100	[1056.5 175. 1214.15]	3	4	35007	20
169	data/processed/gc_codonusage_blocknumber_19_07_2019/constructs/seq_20/seq_20_4_100_200_4/seq_20_4_100_200_4_mooda_result.csv	127696461.22162399	200	0.6300571284738027	[[ 0. 17. 0.]]	100_200	100	[1056.5 175. 1214.15]	4	4	35007	20
170	data/processed/gc_codonusage_blocknumber_19_07_2019/constructs/seq_20/seq_20_5_100_200_0/seq_20_5_100_200_0_mooda_result.csv	106372367.03851603	200	0.6201224632244149	[[ 0. 17. 0.]]	100_200	100	[ 886.5 175. 1224.66]	0	5	35106	20
171	data/processed/gc_codonusage_blocknumber_19_07_2019/constructs/seq_20/seq_20_5_100_200_1/seq_20_5_100_200_1_mooda_result.csv	107004340.02854447	200	0.6238066968104348	[[ 0. 17. 0.]]	100_200	100	[ 886.5 175. 1224.66]	1	5	35106	20
172	data/processed/gc_codonusage_blocknumber_19_07_2019/constructs/seq_20/seq_20_5_100_200_2/seq_20_5_100_200_2_mooda_result.csv	105825086.24339044	200	0.6169319624938463	[[ 0. 17. 0.]]	100_200	100	[ 886.5 175. 1224.66]	2	5	35106	20
173	data/processed/gc_codonusage_blocknumber_19_07_2019/constructs/seq_20/seq_20_5_100_200_3/seq_20_5_100_200_3_mooda_result.csv	107496561.66661206	200	0.6266762173743639	[[ 0. 17. 0.]]	100_200	100	[ 886.5 175. 1224.66]	3	5	35106	20
174	data/processed/gc_codonusage_blocknumber_19_07_2019/constructs/seq_20/seq_20_5_100_200_4/seq_20_5_100_200_4_mooda_result.csv	108049978.88020858	200	0.6299024917841642	[[ 0. 17. 0.]]	100_200	100	[ 886.5 175. 1224.66]	4	5	35106	20
175	data/processed/gc_codonusage_blocknumber_19_07_2019/constructs/seq_20/seq_20_6_100_200_0/seq_20_6_100_200_0_mooda_result.csv	118232083.37222126	200	0.6269029425503728	[[ 0. 17. 0.]]	100_200	100	[1005.5 172. 1210.1]	0	6	34574	20
176	data/processed/gc_codonusage_blocknumber_19_07_2019/constructs/seq_20/seq_20_6_100_200_1/seq_20_6_100_200_1_mooda_result.csv	118356385.41036884	200	0.6275620302637679	[[ 0. 17. 0.]]	100_200	100	[1005.5 172. 1210.1]	1	6	34574	20
177	data/processed/gc_codonusage_blocknumber_19_07_2019/constructs/seq_20/seq_20_6_100_200_2/seq_20_6_100_200_2_mooda_result.csv	118264011.3960072	200	0.627072234771996	[[ 0. 17. 0.]]	100_200	100	[1005.5 172. 1210.1]	2	6	34574	20
178	data/processed/gc_codonusage_blocknumber_19_07_2019/constructs/seq_20/seq_20_6_100_200_3/seq_20_6_100_200_3_mooda_result.csv	118048972.21992055	200	0.6259320307900708	[[ 0. 17. 0.]]	100_200	100	[1005.5 172. 1210.1]	3	6	34574	20
179	data/processed/gc_codonusage_blocknumber_19_07_2019/constructs/seq_20/seq_20_6_100_200_4/seq_20_6_100_200_4_mooda_result.csv	118368908.76480761	200	0.6276284329484229	[[ 0. 17. 0.]]	100_200	100	[1005.5 172. 1210.1]	4	6	34574	20
180	data/processed/gc_codonusage_blocknumber_19_07_2019/constructs/seq_20/seq_20_7_100_200_0/seq_20_7_100_200_0_mooda_result.csv	123790070.46819982	200	0.629865338776478	[[ 0. 17. 0.]]	100_200	100	[1011. 174. 1238.19]	0	7	34895	20
181	data/processed/gc_codonusage_blocknumber_19_07_2019/constructs/seq_20/seq_20_7_100_200_1/seq_20_7_100_200_1_mooda_result.csv	123706099.42530414	200	0.6294380795530132	[[ 0. 17. 0.]]	100_200	100	[1011. 174. 1238.19]	1	7	34895	20
182	data/processed/gc_codonusage_blocknumber_19_07_2019/constructs/seq_20/seq_20_7_100_200_2/seq_20_7_100_200_2_mooda_result.csv	121770389.05788606	200	0.6195888496290336	[[ 0. 17. 0.]]	100_200	100	[1011. 174. 1238.19]	2	7	34895	20
183	data/processed/gc_codonusage_blocknumber_19_07_2019/constructs/seq_20/seq_20_7_100_200_3/seq_20_7_100_200_3_mooda_result.csv	122500712.38042453	200	0.6233048613028878	[[ 0. 17. 0.]]	100_200	100	[1011. 174. 1238.19]	3	7	34895	20
184	data/processed/gc_codonusage_blocknumber_19_07_2019/constructs/seq_20/seq_20_7_100_200_4/seq_20_7_100_200_4_mooda_result.csv	120914035.22676882	200	0.6152315728788943	[[ 0. 17. 0.]]	100_200	100	[1011. 174. 1238.19]	4	7	34895	20
185	data/processed/gc_codonusage_blocknumber_19_07_2019/constructs/seq_20/seq_20_8_100_200_0/seq_20_8_100_200_0_mooda_result.csv	98097661.15645601	200	0.6129395233436727	[[ 0. 17. 0.]]	100_200	100	[ 836.5 174. 1218.64]	0	8	34887	20
186	data/processed/gc_codonusage_blocknumber_19_07_2019/constructs/seq_20/seq_20_8_100_200_1/seq_20_8_100_200_1_mooda_result.csv	98856623.7470803	200	0.6176817176330043	[[ 0. 17. 0.]]	100_200	100	[ 836.5 174. 1218.64]	1	8	34887	20
187	data/processed/gc_codonusage_blocknumber_19_07_2019/constructs/seq_20/seq_20_8_100_200_2/seq_20_8_100_200_2_mooda_result.csv	98813241.17785332	200	0.617410652135724	[[ 0. 17. 0.]]	100_200	100	[ 836.5 174. 1218.64]	2	8	34887	20
188	data/processed/gc_codonusage_blocknumber_19_07_2019/constructs/seq_20/seq_20_8_100_200_3/seq_20_8_100_200_3_mooda_result.csv	99045001.5336672	200	0.6188587506973805	[[ 0. 17. 0.]]	100_200	100	[ 836.5 174. 1218.64]	3	8	34887	20
189	data/processed/gc_codonusage_blocknumber_19_07_2019/constructs/seq_20/seq_20_8_100_200_4/seq_20_8_100_200_4_mooda_result.csv	99068850.28130499	200	0.619007763832221	[[ 0. 17. 0.]]	100_200	100	[ 836.5 174. 1218.64]	4	8	34887	20
190	data/processed/gc_codonusage_blocknumber_19_07_2019/constructs/seq_20/seq_20_9_100_200_0/seq_20_9_100_200_0_mooda_result.csv	95165402.2844028	200	0.6204428589473273	[[ 0. 17. 0.]]	100_200	100	[ 818. 174. 1194.33]	0	9	34886	20
191	data/processed/gc_codonusage_blocknumber_19_07_2019/constructs/seq_20/seq_20_9_100_200_1/seq_20_9_100_200_1_mooda_result.csv	95269963.07918961	200	0.6211245562542694	[[ 0. 17. 0.]]	100_200	100	[ 818. 174. 1194.33]	1	9	34886	20
192	data/processed/gc_codonusage_blocknumber_19_07_2019/constructs/seq_20/seq_20_9_100_200_2/seq_20_9_100_200_2_mooda_result.csv	95696021.70363854	200	0.6239022992647204	[[ 0. 17. 0.]]	100_200	100	[ 818. 174. 1194.33]	2	9	34886	20
193	data/processed/gc_codonusage_blocknumber_19_07_2019/constructs/seq_20/seq_20_9_100_200_3/seq_20_9_100_200_3_mooda_result.csv	96017115.37212068	200	0.6259957099883736	[[ 0. 17. 0.]]	100_200	100	[ 818. 174. 1194.33]	3	9	34886	20
194	data/processed/gc_codonusage_blocknumber_19_07_2019/constructs/seq_20/seq_20_9_100_200_4/seq_20_9_100_200_4_mooda_result.csv	97197425.41656543	200	0.6336908903883999	[[ 0. 17. 0.]]	100_200	100	[ 818. 174. 1194.33]	4	9	34886	20
195	data/processed/gc_codonusage_blocknumber_19_07_2019/constructs/seq_20/seq_20_10_100_200_0/seq_20_10_100_200_0_mooda_result.csv	129266263.43472691	200	0.626460622401815	[[ 0. 17. 0.]]	100_200	100	[1070. 174. 1228.31]	0	10	34979	20
196	data/processed/gc_codonusage_blocknumber_19_07_2019/constructs/seq_20/seq_20_10_100_200_1/seq_20_10_100_200_1_mooda_result.csv	129353782.05911173	200	0.6268847622388233	[[ 0. 17. 0.]]	100_200	100	[1070. 174. 1228.31]	1	10	34979	20
197	data/processed/gc_codonusage_blocknumber_19_07_2019/constructs/seq_20/seq_20_10_100_200_2/seq_20_10_100_200_2_mooda_result.csv	129677212.80652167	200	0.6284521984897258	[[ 0. 17. 0.]]	100_200	100	[1070. 174. 1228.31]	2	10	34979	20
198	data/processed/gc_codonusage_blocknumber_19_07_2019/constructs/seq_20/seq_20_10_100_200_3/seq_20_10_100_200_3_mooda_result.csv	127758902.15588865	200	0.619155526239565	[[ 0. 17. 0.]]	100_200	100	[1070. 174. 1228.31]	3	10	34979	20
199	data/processed/gc_codonusage_blocknumber_19_07_2019/constructs/seq_20/seq_20_10_100_200_4/seq_20_10_100_200_4_mooda_result.csv	129344215.27843498	200	0.6268383989324361	[[ 0. 17. 0.]]	100_200	100	[1070. 174. 1228.31]	4	10	34979	20
