## Supplementary Tables for "Design and assembly of DNA molecules using multi-objective optimisation": t_max_gc_blockvariance_blocknumber_seq_5_hypervolume.csv

	filename	hypervolume	iterations	normalised_hypervolume	null_point	parameter_setting	population_size	reference_points	run	sequence_id	sequence_length	transcription_units
0	data/processed/gc_blockvariance_blocknumber_14_08_2019/constructs/seq_5/seq_5_1_100_100_0/seq_5_1_100_100_0_mooda_result.csv	7626287923.512524	100	0.9598990952685311	[[0. 4. 0.]]	100_100	100	[2.515e+02 4.300e+01 8.100e+05]	0	1	8687	5
1	data/processed/gc_blockvariance_blocknumber_14_08_2019/constructs/seq_5/seq_5_1_100_100_1/seq_5_1_100_100_1_mooda_result.csv	7623391787.931894	100	0.9595345669486587	[[0. 4. 0.]]	100_100	100	[2.515e+02 4.300e+01 8.100e+05]	1	1	8687	5
2	data/processed/gc_blockvariance_blocknumber_14_08_2019/constructs/seq_5/seq_5_1_100_100_2/seq_5_1_100_100_2_mooda_result.csv	7628684100.312258	100	0.9602006952035502	[[0. 4. 0.]]	100_100	100	[2.515e+02 4.300e+01 8.100e+05]	2	1	8687	5
3	data/processed/gc_blockvariance_blocknumber_14_08_2019/constructs/seq_5/seq_5_1_100_100_3/seq_5_1_100_100_3_mooda_result.csv	7618237613.923226	100	0.9588858257763613	[[0. 4. 0.]]	100_100	100	[2.515e+02 4.300e+01 8.100e+05]	3	1	8687	5
4	data/processed/gc_blockvariance_blocknumber_14_08_2019/constructs/seq_5/seq_5_1_100_100_4/seq_5_1_100_100_4_mooda_result.csv	7625477715.135357	100	0.9597971166524571	[[0. 4. 0.]]	100_100	100	[2.515e+02 4.300e+01 8.100e+05]	4	1	8687	5
5	data/processed/gc_blockvariance_blocknumber_14_08_2019/constructs/seq_5/seq_5_2_100_100_0/seq_5_2_100_100_0_mooda_result.csv	4418692784.9249325	100	0.9580569507701268	[[0. 4. 0.]]	100_100	100	[1.46e+02 4.30e+01 8.10e+05]	0	2	8709	5
6	data/processed/gc_blockvariance_blocknumber_14_08_2019/constructs/seq_5/seq_5_2_100_100_1/seq_5_2_100_100_1_mooda_result.csv	4300899567.133066	100	0.9325171324229243	[[0. 4. 0.]]	100_100	100	[1.46e+02 4.30e+01 8.10e+05]	1	2	8709	5
7	data/processed/gc_blockvariance_blocknumber_14_08_2019/constructs/seq_5/seq_5_2_100_100_2/seq_5_2_100_100_2_mooda_result.csv	4419877601.24901	100	0.9583138415679078	[[0. 4. 0.]]	100_100	100	[1.46e+02 4.30e+01 8.10e+05]	2	2	8709	5
8	data/processed/gc_blockvariance_blocknumber_14_08_2019/constructs/seq_5/seq_5_2_100_100_3/seq_5_2_100_100_3_mooda_result.csv	4299957545.579046	100	0.9323128841663623	[[0. 4. 0.]]	100_100	100	[1.46e+02 4.30e+01 8.10e+05]	3	2	8709	5
9	data/processed/gc_blockvariance_blocknumber_14_08_2019/constructs/seq_5/seq_5_2_100_100_4/seq_5_2_100_100_4_mooda_result.csv	4297923798.231949	100	0.9318719289162838	[[0. 4. 0.]]	100_100	100	[1.46e+02 4.30e+01 8.10e+05]	4	2	8709	5
10	data/processed/gc_blockvariance_blocknumber_14_08_2019/constructs/seq_5/seq_5_3_100_100_0/seq_5_3_100_100_0_mooda_result.csv	9298389745.195724	100	0.9582214952076222	[[0. 4. 0.]]	100_100	100	[2.995e+02 4.400e+01 8.100e+05]	0	3	8888	5
11	data/processed/gc_blockvariance_blocknumber_14_08_2019/constructs/seq_5/seq_5_3_100_100_1/seq_5_3_100_100_1_mooda_result.csv	9304312358.524723	100	0.9588318347992254	[[0. 4. 0.]]	100_100	100	[2.995e+02 4.400e+01 8.100e+05]	1	3	8888	5
12	data/processed/gc_blockvariance_blocknumber_14_08_2019/constructs/seq_5/seq_5_3_100_100_2/seq_5_3_100_100_2_mooda_result.csv	9064820403.415808	100	0.9341516110612139	[[0. 4. 0.]]	100_100	100	[2.995e+02 4.400e+01 8.100e+05]	2	3	8888	5
13	data/processed/gc_blockvariance_blocknumber_14_08_2019/constructs/seq_5/seq_5_3_100_100_3/seq_5_3_100_100_3_mooda_result.csv	9300650586.38032	100	0.9584544803458769	[[0. 4. 0.]]	100_100	100	[2.995e+02 4.400e+01 8.100e+05]	3	3	8888	5
14	data/processed/gc_blockvariance_blocknumber_14_08_2019/constructs/seq_5/seq_5_3_100_100_4/seq_5_3_100_100_4_mooda_result.csv	9060744153.142797	100	0.9337315436368018	[[0. 4. 0.]]	100_100	100	[2.995e+02 4.400e+01 8.100e+05]	4	3	8888	5
15	data/processed/gc_blockvariance_blocknumber_14_08_2019/constructs/seq_5/seq_5_4_100_100_0/seq_5_4_100_100_0_mooda_result.csv	5674396241.343214	100	0.9605686903124109	[[0. 4. 0.]]	100_100	100	[1.87e+02 4.30e+01 8.10e+05]	0	4	8600	5
16	data/processed/gc_blockvariance_blocknumber_14_08_2019/constructs/seq_5/seq_5_4_100_100_1/seq_5_4_100_100_1_mooda_result.csv	5520740849.27766	100	0.9345577188472052	[[0. 4. 0.]]	100_100	100	[1.87e+02 4.30e+01 8.10e+05]	1	4	8600	5
17	data/processed/gc_blockvariance_blocknumber_14_08_2019/constructs/seq_5/seq_5_4_100_100_2/seq_5_4_100_100_2_mooda_result.csv	5671927904.494036	100	0.9601508472514716	[[0. 4. 0.]]	100_100	100	[1.87e+02 4.30e+01 8.10e+05]	2	4	8600	5
18	data/processed/gc_blockvariance_blocknumber_14_08_2019/constructs/seq_5/seq_5_4_100_100_3/seq_5_4_100_100_3_mooda_result.csv	5670977808.72036	100	0.9599900138845061	[[0. 4. 0.]]	100_100	100	[1.87e+02 4.30e+01 8.10e+05]	3	4	8600	5
19	data/processed/gc_blockvariance_blocknumber_14_08_2019/constructs/seq_5/seq_5_4_100_100_4/seq_5_4_100_100_4_mooda_result.csv	5668031695.620245	100	0.9594912922792945	[[0. 4. 0.]]	100_100	100	[1.87e+02 4.30e+01 8.10e+05]	4	4	8600	5
20	data/processed/gc_blockvariance_blocknumber_14_08_2019/constructs/seq_5/seq_5_5_100_100_0/seq_5_5_100_100_0_mooda_result.csv	7076133260.421855	100	0.9353283713249604	[[0. 4. 0.]]	100_100	100	[2.335e+02 4.400e+01 8.100e+05]	0	5	8842	5
21	data/processed/gc_blockvariance_blocknumber_14_08_2019/constructs/seq_5/seq_5_5_100_100_1/seq_5_5_100_100_1_mooda_result.csv	7261375777.146197	100	0.959813860092817	[[0. 4. 0.]]	100_100	100	[2.335e+02 4.400e+01 8.100e+05]	1	5	8842	5
22	data/processed/gc_blockvariance_blocknumber_14_08_2019/constructs/seq_5/seq_5_5_100_100_2/seq_5_5_100_100_2_mooda_result.csv	7266236402.854477	100	0.9604563410863242	[[0. 4. 0.]]	100_100	100	[2.335e+02 4.400e+01 8.100e+05]	2	5	8842	5
23	data/processed/gc_blockvariance_blocknumber_14_08_2019/constructs/seq_5/seq_5_5_100_100_3/seq_5_5_100_100_3_mooda_result.csv	7271461587.148817	100	0.9611470096952993	[[0. 4. 0.]]	100_100	100	[2.335e+02 4.400e+01 8.100e+05]	3	5	8842	5
24	data/processed/gc_blockvariance_blocknumber_14_08_2019/constructs/seq_5/seq_5_5_100_100_4/seq_5_5_100_100_4_mooda_result.csv	7269230543.41651	100	0.9608521087340405	[[0. 4. 0.]]	100_100	100	[2.335e+02 4.400e+01 8.100e+05]	4	5	8842	5
25	data/processed/gc_blockvariance_blocknumber_14_08_2019/constructs/seq_5/seq_5_6_100_100_0/seq_5_6_100_100_0_mooda_result.csv	7554686626.190573	100	0.9341720365165218	[[0. 4. 0.]]	100_100	100	[2.56e+02 4.30e+01 8.10e+05]	0	6	8737	5
26	data/processed/gc_blockvariance_blocknumber_14_08_2019/constructs/seq_5/seq_5_6_100_100_1/seq_5_6_100_100_1_mooda_result.csv	7556952234.726013	100	0.9344521895187873	[[0. 4. 0.]]	100_100	100	[2.56e+02 4.30e+01 8.10e+05]	1	6	8737	5
27	data/processed/gc_blockvariance_blocknumber_14_08_2019/constructs/seq_5/seq_5_6_100_100_2/seq_5_6_100_100_2_mooda_result.csv	7760023319.981703	100	0.95956287096165	[[0. 4. 0.]]	100_100	100	[2.56e+02 4.30e+01 8.10e+05]	2	6	8737	5
28	data/processed/gc_blockvariance_blocknumber_14_08_2019/constructs/seq_5/seq_5_6_100_100_3/seq_5_6_100_100_3_mooda_result.csv	7553687363.443444	100	0.934048473043715	[[0. 4. 0.]]	100_100	100	[2.56e+02 4.30e+01 8.10e+05]	3	6	8737	5
29	data/processed/gc_blockvariance_blocknumber_14_08_2019/constructs/seq_5/seq_5_6_100_100_4/seq_5_6_100_100_4_mooda_result.csv	7556284739.223459	100	0.934369650604357	[[0. 4. 0.]]	100_100	100	[2.56e+02 4.30e+01 8.10e+05]	4	6	8737	5
30	data/processed/gc_blockvariance_blocknumber_14_08_2019/constructs/seq_5/seq_5_7_100_100_0/seq_5_7_100_100_0_mooda_result.csv	7290589993.272867	100	0.9596170783897464	[[0. 4. 0.]]	100_100	100	[2.405e+02 4.300e+01 8.100e+05]	0	7	8799	5
31	data/processed/gc_blockvariance_blocknumber_14_08_2019/constructs/seq_5/seq_5_7_100_100_1/seq_5_7_100_100_1_mooda_result.csv	7291109969.729532	100	0.9596855198037659	[[0. 4. 0.]]	100_100	100	[2.405e+02 4.300e+01 8.100e+05]	1	7	8799	5
32	data/processed/gc_blockvariance_blocknumber_14_08_2019/constructs/seq_5/seq_5_7_100_100_2/seq_5_7_100_100_2_mooda_result.csv	7290492353.193148	100	0.9596042266057179	[[0. 4. 0.]]	100_100	100	[2.405e+02 4.300e+01 8.100e+05]	2	7	8799	5
33	data/processed/gc_blockvariance_blocknumber_14_08_2019/constructs/seq_5/seq_5_7_100_100_3/seq_5_7_100_100_3_mooda_result.csv	7293068372.553871	100	0.9599432927409818	[[0. 4. 0.]]	100_100	100	[2.405e+02 4.300e+01 8.100e+05]	3	7	8799	5
34	data/processed/gc_blockvariance_blocknumber_14_08_2019/constructs/seq_5/seq_5_7_100_100_4/seq_5_7_100_100_4_mooda_result.csv	7297566183.207075	100	0.9605353128548766	[[0. 4. 0.]]	100_100	100	[2.405e+02 4.300e+01 8.100e+05]	4	7	8799	5
35	data/processed/gc_blockvariance_blocknumber_14_08_2019/constructs/seq_5/seq_5_8_100_100_0/seq_5_8_100_100_0_mooda_result.csv	7941462936.074493	100	0.9595102005990993	[[0. 4. 0.]]	100_100	100	[2.62e+02 4.30e+01 8.10e+05]	0	8	8623	5
36	data/processed/gc_blockvariance_blocknumber_14_08_2019/constructs/seq_5/seq_5_8_100_100_1/seq_5_8_100_100_1_mooda_result.csv	7943353311.429699	100	0.959738601140773	[[0. 4. 0.]]	100_100	100	[2.62e+02 4.30e+01 8.10e+05]	1	8	8623	5
37	data/processed/gc_blockvariance_blocknumber_14_08_2019/constructs/seq_5/seq_5_8_100_100_2/seq_5_8_100_100_2_mooda_result.csv	7945623395.564727	100	0.9600128791801357	[[0. 4. 0.]]	100_100	100	[2.62e+02 4.30e+01 8.10e+05]	2	8	8623	5
38	data/processed/gc_blockvariance_blocknumber_14_08_2019/constructs/seq_5/seq_5_8_100_100_3/seq_5_8_100_100_3_mooda_result.csv	7940298147.38006	100	0.9593694675071177	[[0. 4. 0.]]	100_100	100	[2.62e+02 4.30e+01 8.10e+05]	3	8	8623	5
39	data/processed/gc_blockvariance_blocknumber_14_08_2019/constructs/seq_5/seq_5_8_100_100_4/seq_5_8_100_100_4_mooda_result.csv	7943837972.173004	100	0.9597971592340078	[[0. 4. 0.]]	100_100	100	[2.62e+02 4.30e+01 8.10e+05]	4	8	8623	5
40	data/processed/gc_blockvariance_blocknumber_14_08_2019/constructs/seq_5/seq_5_9_100_100_0/seq_5_9_100_100_0_mooda_result.csv	6501759937.712934	100	0.9595199474787223	[[0. 4. 0.]]	100_100	100	[2.145e+02 4.300e+01 8.100e+05]	0	9	8614	5
41	data/processed/gc_blockvariance_blocknumber_14_08_2019/constructs/seq_5/seq_5_9_100_100_1/seq_5_9_100_100_1_mooda_result.csv	6510431097.34148	100	0.9607996241679679	[[0. 4. 0.]]	100_100	100	[2.145e+02 4.300e+01 8.100e+05]	1	9	8614	5
42	data/processed/gc_blockvariance_blocknumber_14_08_2019/constructs/seq_5/seq_5_9_100_100_2/seq_5_9_100_100_2_mooda_result.csv	6503378284.281741	100	0.9597587806299892	[[0. 4. 0.]]	100_100	100	[2.145e+02 4.300e+01 8.100e+05]	2	9	8614	5
43	data/processed/gc_blockvariance_blocknumber_14_08_2019/constructs/seq_5/seq_5_9_100_100_3/seq_5_9_100_100_3_mooda_result.csv	6507574590.800371	100	0.9603780652312254	[[0. 4. 0.]]	100_100	100	[2.145e+02 4.300e+01 8.100e+05]	3	9	8614	5
44	data/processed/gc_blockvariance_blocknumber_14_08_2019/constructs/seq_5/seq_5_9_100_100_4/seq_5_9_100_100_4_mooda_result.csv	6336974161.66655	100	0.9352011106265444	[[0. 4. 0.]]	100_100	100	[2.145e+02 4.300e+01 8.100e+05]	4	9	8614	5
45	data/processed/gc_blockvariance_blocknumber_14_08_2019/constructs/seq_5/seq_5_10_100_100_0/seq_5_10_100_100_0_mooda_result.csv	7793839505.879496	100	0.9602818444443822	[[0. 4. 0.]]	100_100	100	[2.505e+02 4.400e+01 8.100e+05]	0	10	8939	5
46	data/processed/gc_blockvariance_blocknumber_14_08_2019/constructs/seq_5/seq_5_10_100_100_1/seq_5_10_100_100_1_mooda_result.csv	7599548169.047882	100	0.9363431370651145	[[0. 4. 0.]]	100_100	100	[2.505e+02 4.400e+01 8.100e+05]	1	10	8939	5
47	data/processed/gc_blockvariance_blocknumber_14_08_2019/constructs/seq_5/seq_5_10_100_100_2/seq_5_10_100_100_2_mooda_result.csv	7788223660.959305	100	0.9595899141173585	[[0. 4. 0.]]	100_100	100	[2.505e+02 4.400e+01 8.100e+05]	2	10	8939	5
48	data/processed/gc_blockvariance_blocknumber_14_08_2019/constructs/seq_5/seq_5_10_100_100_3/seq_5_10_100_100_3_mooda_result.csv	7599556139.015278	100	0.9363441190477413	[[0. 4. 0.]]	100_100	100	[2.505e+02 4.400e+01 8.100e+05]	3	10	8939	5
49	data/processed/gc_blockvariance_blocknumber_14_08_2019/constructs/seq_5/seq_5_10_100_100_4/seq_5_10_100_100_4_mooda_result.csv	7594095035.141842	100	0.9356712544222471	[[0. 4. 0.]]	100_100	100	[2.505e+02 4.400e+01 8.100e+05]	4	10	8939	5
50	data/processed/gc_blockvariance_blocknumber_14_08_2019/constructs/seq_5/seq_5_1_100_200_0/seq_5_1_100_200_0_mooda_result.csv	7627299819.662097	200	0.9600264597488947	[[0. 4. 0.]]	100_200	100	[2.515e+02 4.300e+01 8.100e+05]	0	1	8687	5
51	data/processed/gc_blockvariance_blocknumber_14_08_2019/constructs/seq_5/seq_5_1_100_200_1/seq_5_1_100_200_1_mooda_result.csv	7628477006.4709425	200	0.9601746288927961	[[0. 4. 0.]]	100_200	100	[2.515e+02 4.300e+01 8.100e+05]	1	1	8687	5
52	data/processed/gc_blockvariance_blocknumber_14_08_2019/constructs/seq_5/seq_5_1_100_200_2/seq_5_1_100_200_2_mooda_result.csv	7625641937.323568	200	0.959817786830592	[[0. 4. 0.]]	100_200	100	[2.515e+02 4.300e+01 8.100e+05]	2	1	8687	5
53	data/processed/gc_blockvariance_blocknumber_14_08_2019/constructs/seq_5/seq_5_1_100_200_3/seq_5_1_100_200_3_mooda_result.csv	7626005035.371391	200	0.9598634889455784	[[0. 4. 0.]]	100_200	100	[2.515e+02 4.300e+01 8.100e+05]	3	1	8687	5
54	data/processed/gc_blockvariance_blocknumber_14_08_2019/constructs/seq_5/seq_5_1_100_200_4/seq_5_1_100_200_4_mooda_result.csv	7627670154.828211	200	0.9600730727793053	[[0. 4. 0.]]	100_200	100	[2.515e+02 4.300e+01 8.100e+05]	4	1	8687	5
55	data/processed/gc_blockvariance_blocknumber_14_08_2019/constructs/seq_5/seq_5_2_100_200_0/seq_5_2_100_200_0_mooda_result.csv	4307185019.214887	200	0.933879938426606	[[0. 4. 0.]]	100_200	100	[1.46e+02 4.30e+01 8.10e+05]	0	2	8709	5
56	data/processed/gc_blockvariance_blocknumber_14_08_2019/constructs/seq_5/seq_5_2_100_200_1/seq_5_2_100_200_1_mooda_result.csv	4307596335.62317	200	0.9339691196761525	[[0. 4. 0.]]	100_200	100	[1.46e+02 4.30e+01 8.10e+05]	1	2	8709	5
57	data/processed/gc_blockvariance_blocknumber_14_08_2019/constructs/seq_5/seq_5_2_100_200_2/seq_5_2_100_200_2_mooda_result.csv	4300218532.588114	200	0.9323694711322973	[[0. 4. 0.]]	100_200	100	[1.46e+02 4.30e+01 8.10e+05]	2	2	8709	5
58	data/processed/gc_blockvariance_blocknumber_14_08_2019/constructs/seq_5/seq_5_2_100_200_3/seq_5_2_100_200_3_mooda_result.csv	4421796387.124311	200	0.9587298709762304	[[0. 4. 0.]]	100_200	100	[1.46e+02 4.30e+01 8.10e+05]	3	2	8709	5
59	data/processed/gc_blockvariance_blocknumber_14_08_2019/constructs/seq_5/seq_5_2_100_200_4/seq_5_2_100_200_4_mooda_result.csv	4306999945.773642	200	0.9338398109714019	[[0. 4. 0.]]	100_200	100	[1.46e+02 4.30e+01 8.10e+05]	4	2	8709	5
60	data/processed/gc_blockvariance_blocknumber_14_08_2019/constructs/seq_5/seq_5_3_100_200_0/seq_5_3_100_200_0_mooda_result.csv	9066862141.39077	200	0.9343620170851388	[[0. 4. 0.]]	100_200	100	[2.995e+02 4.400e+01 8.100e+05]	0	3	8888	5
61	data/processed/gc_blockvariance_blocknumber_14_08_2019/constructs/seq_5/seq_5_3_100_200_1/seq_5_3_100_200_1_mooda_result.csv	9065837552.862316	200	0.9342564307655059	[[0. 4. 0.]]	100_200	100	[2.995e+02 4.400e+01 8.100e+05]	1	3	8888	5
62	data/processed/gc_blockvariance_blocknumber_14_08_2019/constructs/seq_5/seq_5_3_100_200_2/seq_5_3_100_200_2_mooda_result.csv	9303783488.026325	200	0.9587773334184881	[[0. 4. 0.]]	100_200	100	[2.995e+02 4.400e+01 8.100e+05]	2	3	8888	5
63	data/processed/gc_blockvariance_blocknumber_14_08_2019/constructs/seq_5/seq_5_3_100_200_3/seq_5_3_100_200_3_mooda_result.csv	9066926019.163662	200	0.9343685998437377	[[0. 4. 0.]]	100_200	100	[2.995e+02 4.400e+01 8.100e+05]	3	3	8888	5
64	data/processed/gc_blockvariance_blocknumber_14_08_2019/constructs/seq_5/seq_5_3_100_200_4/seq_5_3_100_200_4_mooda_result.csv	9304566297.428965	200	0.9588580038159241	[[0. 4. 0.]]	100_200	100	[2.995e+02 4.400e+01 8.100e+05]	4	3	8888	5
65	data/processed/gc_blockvariance_blocknumber_14_08_2019/constructs/seq_5/seq_5_4_100_200_0/seq_5_4_100_200_0_mooda_result.csv	5525652361.743749	200	0.9353891456451136	[[0. 4. 0.]]	100_200	100	[1.87e+02 4.30e+01 8.10e+05]	0	4	8600	5
66	data/processed/gc_blockvariance_blocknumber_14_08_2019/constructs/seq_5/seq_5_4_100_200_1/seq_5_4_100_200_1_mooda_result.csv	5677173283.325514	200	0.9610387913533718	[[0. 4. 0.]]	100_200	100	[1.87e+02 4.30e+01 8.10e+05]	1	4	8600	5
67	data/processed/gc_blockvariance_blocknumber_14_08_2019/constructs/seq_5/seq_5_4_100_200_2/seq_5_4_100_200_2_mooda_result.csv	5525894332.926315	200	0.9354301068209013	[[0. 4. 0.]]	100_200	100	[1.87e+02 4.30e+01 8.10e+05]	2	4	8600	5
68	data/processed/gc_blockvariance_blocknumber_14_08_2019/constructs/seq_5/seq_5_4_100_200_3/seq_5_4_100_200_3_mooda_result.csv	5673768758.258455	200	0.9604624692134104	[[0. 4. 0.]]	100_200	100	[1.87e+02 4.30e+01 8.10e+05]	3	4	8600	5
69	data/processed/gc_blockvariance_blocknumber_14_08_2019/constructs/seq_5/seq_5_4_100_200_4/seq_5_4_100_200_4_mooda_result.csv	5674352718.2697	200	0.9605613226736445	[[0. 4. 0.]]	100_200	100	[1.87e+02 4.30e+01 8.10e+05]	4	4	8600	5
70	data/processed/gc_blockvariance_blocknumber_14_08_2019/constructs/seq_5/seq_5_5_100_200_0/seq_5_5_100_200_0_mooda_result.csv	7269718485.901474	200	0.9609166053217906	[[0. 4. 0.]]	100_200	100	[2.335e+02 4.400e+01 8.100e+05]	0	5	8842	5
71	data/processed/gc_blockvariance_blocknumber_14_08_2019/constructs/seq_5/seq_5_5_100_200_1/seq_5_5_100_200_1_mooda_result.csv	7268223807.480005	200	0.9607190376556435	[[0. 4. 0.]]	100_200	100	[2.335e+02 4.400e+01 8.100e+05]	1	5	8842	5
72	data/processed/gc_blockvariance_blocknumber_14_08_2019/constructs/seq_5/seq_5_5_100_200_2/seq_5_5_100_200_2_mooda_result.csv	7272465229.893618	200	0.9612796719133975	[[0. 4. 0.]]	100_200	100	[2.335e+02 4.400e+01 8.100e+05]	2	5	8842	5
73	data/processed/gc_blockvariance_blocknumber_14_08_2019/constructs/seq_5/seq_5_5_100_200_3/seq_5_5_100_200_3_mooda_result.csv	7271565852.814085	200	0.9611607916057426	[[0. 4. 0.]]	100_200	100	[2.335e+02 4.400e+01 8.100e+05]	3	5	8842	5
74	data/processed/gc_blockvariance_blocknumber_14_08_2019/constructs/seq_5/seq_5_5_100_200_4/seq_5_5_100_200_4_mooda_result.csv	7272738394.732637	200	0.9613157790378086	[[0. 4. 0.]]	100_200	100	[2.335e+02 4.400e+01 8.100e+05]	4	5	8842	5
75	data/processed/gc_blockvariance_blocknumber_14_08_2019/constructs/seq_5/seq_5_6_100_200_0/seq_5_6_100_200_0_mooda_result.csv	7760168030.391404	200	0.9595807650749105	[[0. 4. 0.]]	100_200	100	[2.56e+02 4.30e+01 8.10e+05]	0	6	8737	5
76	data/processed/gc_blockvariance_blocknumber_14_08_2019/constructs/seq_5/seq_5_6_100_200_1/seq_5_6_100_200_1_mooda_result.csv	7556547547.64587	200	0.9344021480845737	[[0. 4. 0.]]	100_200	100	[2.56e+02 4.30e+01 8.10e+05]	1	6	8737	5
77	data/processed/gc_blockvariance_blocknumber_14_08_2019/constructs/seq_5/seq_5_6_100_200_2/seq_5_6_100_200_2_mooda_result.csv	7557715022.287134	200	0.9345465117381804	[[0. 4. 0.]]	100_200	100	[2.56e+02 4.30e+01 8.10e+05]	2	6	8737	5
78	data/processed/gc_blockvariance_blocknumber_14_08_2019/constructs/seq_5/seq_5_6_100_200_3/seq_5_6_100_200_3_mooda_result.csv	7760411279.847522	200	0.9596108439982394	[[0. 4. 0.]]	100_200	100	[2.56e+02 4.30e+01 8.10e+05]	3	6	8737	5
79	data/processed/gc_blockvariance_blocknumber_14_08_2019/constructs/seq_5/seq_5_6_100_200_4/seq_5_6_100_200_4_mooda_result.csv	7762829158.303047	200	0.9599098258822817	[[0. 4. 0.]]	100_200	100	[2.56e+02 4.30e+01 8.10e+05]	4	6	8737	5
80	data/processed/gc_blockvariance_blocknumber_14_08_2019/constructs/seq_5/seq_5_7_100_200_0/seq_5_7_100_200_0_mooda_result.csv	7297964332.18844	200	0.9605877188415819	[[0. 4. 0.]]	100_200	100	[2.405e+02 4.300e+01 8.100e+05]	0	7	8799	5
81	data/processed/gc_blockvariance_blocknumber_14_08_2019/constructs/seq_5/seq_5_7_100_200_1/seq_5_7_100_200_1_mooda_result.csv	7295124055.640615	200	0.9602138701016092	[[0. 4. 0.]]	100_200	100	[2.405e+02 4.300e+01 8.100e+05]	1	7	8799	5
82	data/processed/gc_blockvariance_blocknumber_14_08_2019/constructs/seq_5/seq_5_7_100_200_2/seq_5_7_100_200_2_mooda_result.csv	7296366926.914263	200	0.9603774618687408	[[0. 4. 0.]]	100_200	100	[2.405e+02 4.300e+01 8.100e+05]	2	7	8799	5
83	data/processed/gc_blockvariance_blocknumber_14_08_2019/constructs/seq_5/seq_5_7_100_200_3/seq_5_7_100_200_3_mooda_result.csv	7297818390.866448	200	0.9605685094517855	[[0. 4. 0.]]	100_200	100	[2.405e+02 4.300e+01 8.100e+05]	3	7	8799	5
84	data/processed/gc_blockvariance_blocknumber_14_08_2019/constructs/seq_5/seq_5_7_100_200_4/seq_5_7_100_200_4_mooda_result.csv	7292726150.057912	200	0.9598982480255287	[[0. 4. 0.]]	100_200	100	[2.405e+02 4.300e+01 8.100e+05]	4	7	8799	5
85	data/processed/gc_blockvariance_blocknumber_14_08_2019/constructs/seq_5/seq_5_8_100_200_0/seq_5_8_100_200_0_mooda_result.csv	7740846782.069448	200	0.9352711847247834	[[0. 4. 0.]]	100_200	100	[2.62e+02 4.30e+01 8.10e+05]	0	8	8623	5
86	data/processed/gc_blockvariance_blocknumber_14_08_2019/constructs/seq_5/seq_5_8_100_200_1/seq_5_8_100_200_1_mooda_result.csv	7948451546.823866	200	0.9603545844810134	[[0. 4. 0.]]	100_200	100	[2.62e+02 4.30e+01 8.10e+05]	1	8	8623	5
87	data/processed/gc_blockvariance_blocknumber_14_08_2019/constructs/seq_5/seq_5_8_100_200_2/seq_5_8_100_200_2_mooda_result.csv	7948896921.958745	200	0.9604083959749975	[[0. 4. 0.]]	100_200	100	[2.62e+02 4.30e+01 8.10e+05]	2	8	8623	5
88	data/processed/gc_blockvariance_blocknumber_14_08_2019/constructs/seq_5/seq_5_8_100_200_3/seq_5_8_100_200_3_mooda_result.csv	7948393736.439096	200	0.9603475996654531	[[0. 4. 0.]]	100_200	100	[2.62e+02 4.30e+01 8.10e+05]	3	8	8623	5
89	data/processed/gc_blockvariance_blocknumber_14_08_2019/constructs/seq_5/seq_5_8_100_200_4/seq_5_8_100_200_4_mooda_result.csv	7946311285.871431	200	0.960095992048821	[[0. 4. 0.]]	100_200	100	[2.62e+02 4.30e+01 8.10e+05]	4	8	8623	5
90	data/processed/gc_blockvariance_blocknumber_14_08_2019/constructs/seq_5/seq_5_9_100_200_0/seq_5_9_100_200_0_mooda_result.csv	6515250472.763369	200	0.9615108603403262	[[0. 4. 0.]]	100_200	100	[2.145e+02 4.300e+01 8.100e+05]	0	9	8614	5
91	data/processed/gc_blockvariance_blocknumber_14_08_2019/constructs/seq_5/seq_5_9_100_200_1/seq_5_9_100_200_1_mooda_result.csv	6511746570.588754	200	0.9609937597302197	[[0. 4. 0.]]	100_200	100	[2.145e+02 4.300e+01 8.100e+05]	1	9	8614	5
92	data/processed/gc_blockvariance_blocknumber_14_08_2019/constructs/seq_5/seq_5_9_100_200_2/seq_5_9_100_200_2_mooda_result.csv	6506760564.589332	200	0.960257932467982	[[0. 4. 0.]]	100_200	100	[2.145e+02 4.300e+01 8.100e+05]	2	9	8614	5
93	data/processed/gc_blockvariance_blocknumber_14_08_2019/constructs/seq_5/seq_5_9_100_200_3/seq_5_9_100_200_3_mooda_result.csv	6341807585.6893635	200	0.9359144200702862	[[0. 4. 0.]]	100_200	100	[2.145e+02 4.300e+01 8.100e+05]	3	9	8614	5
94	data/processed/gc_blockvariance_blocknumber_14_08_2019/constructs/seq_5/seq_5_9_100_200_4/seq_5_9_100_200_4_mooda_result.csv	6515033930.296215	200	0.9614789033288861	[[0. 4. 0.]]	100_200	100	[2.145e+02 4.300e+01 8.100e+05]	4	9	8614	5
95	data/processed/gc_blockvariance_blocknumber_14_08_2019/constructs/seq_5/seq_5_10_100_200_0/seq_5_10_100_200_0_mooda_result.csv	7597132103.187489	200	0.9360454526979977	[[0. 4. 0.]]	100_200	100	[2.505e+02 4.400e+01 8.100e+05]	0	10	8939	5
96	data/processed/gc_blockvariance_blocknumber_14_08_2019/constructs/seq_5/seq_5_10_100_200_1/seq_5_10_100_200_1_mooda_result.csv	7599408005.948771	200	0.9363258675178989	[[0. 4. 0.]]	100_200	100	[2.505e+02 4.400e+01 8.100e+05]	1	10	8939	5
97	data/processed/gc_blockvariance_blocknumber_14_08_2019/constructs/seq_5/seq_5_10_100_200_2/seq_5_10_100_200_2_mooda_result.csv	7602632578.841078	200	0.9367231683350679	[[0. 4. 0.]]	100_200	100	[2.505e+02 4.400e+01 8.100e+05]	2	10	8939	5
98	data/processed/gc_blockvariance_blocknumber_14_08_2019/constructs/seq_5/seq_5_10_100_200_3/seq_5_10_100_200_3_mooda_result.csv	7598940257.716809	200	0.9362682360854598	[[0. 4. 0.]]	100_200	100	[2.505e+02 4.400e+01 8.100e+05]	3	10	8939	5
99	data/processed/gc_blockvariance_blocknumber_14_08_2019/constructs/seq_5/seq_5_10_100_200_4/seq_5_10_100_200_4_mooda_result.csv	7597993679.618015	200	0.936151607848256	[[0. 4. 0.]]	100_200	100	[2.505e+02 4.400e+01 8.100e+05]	4	10	8939	5
100	data/processed/gc_blockvariance_blocknumber_14_08_2019/constructs/seq_5/seq_5_1_100_500_0/seq_5_1_100_500_0_mooda_result.csv	7630259381.433952	500	0.9603989713424363	[[0. 4. 0.]]	100_500	100	[2.515e+02 4.300e+01 8.100e+05]	0	1	8687	5
101	data/processed/gc_blockvariance_blocknumber_14_08_2019/constructs/seq_5/seq_5_1_100_500_1/seq_5_1_100_500_1_mooda_result.csv	7628971219.813993	500	0.9602368341157856	[[0. 4. 0.]]	100_500	100	[2.515e+02 4.300e+01 8.100e+05]	1	1	8687	5
102	data/processed/gc_blockvariance_blocknumber_14_08_2019/constructs/seq_5/seq_5_1_100_500_2/seq_5_1_100_500_2_mooda_result.csv	7633236302.627157	500	0.960773667916799	[[0. 4. 0.]]	100_500	100	[2.515e+02 4.300e+01 8.100e+05]	2	1	8687	5
103	data/processed/gc_blockvariance_blocknumber_14_08_2019/constructs/seq_5/seq_5_1_100_500_3/seq_5_1_100_500_3_mooda_result.csv	7628280852.5341835	500	0.9601499395566058	[[0. 4. 0.]]	100_500	100	[2.515e+02 4.300e+01 8.100e+05]	3	1	8687	5
104	data/processed/gc_blockvariance_blocknumber_14_08_2019/constructs/seq_5/seq_5_1_100_500_4/seq_5_1_100_500_4_mooda_result.csv	7630996051.828863	500	0.9604916939425634	[[0. 4. 0.]]	100_500	100	[2.515e+02 4.300e+01 8.100e+05]	4	1	8687	5
105	data/processed/gc_blockvariance_blocknumber_14_08_2019/constructs/seq_5/seq_5_2_100_500_0/seq_5_2_100_500_0_mooda_result.csv	4419557112.818489	500	0.9582443535578905	[[0. 4. 0.]]	100_500	100	[1.46e+02 4.30e+01 8.10e+05]	0	2	8709	5
106	data/processed/gc_blockvariance_blocknumber_14_08_2019/constructs/seq_5/seq_5_2_100_500_1/seq_5_2_100_500_1_mooda_result.csv	4422973157.182222	500	0.9589850171898994	[[0. 4. 0.]]	100_500	100	[1.46e+02 4.30e+01 8.10e+05]	1	2	8709	5
107	data/processed/gc_blockvariance_blocknumber_14_08_2019/constructs/seq_5/seq_5_2_100_500_2/seq_5_2_100_500_2_mooda_result.csv	4424841448.566469	500	0.959390098428597	[[0. 4. 0.]]	100_500	100	[1.46e+02 4.30e+01 8.10e+05]	2	2	8709	5
108	data/processed/gc_blockvariance_blocknumber_14_08_2019/constructs/seq_5/seq_5_2_100_500_3/seq_5_2_100_500_3_mooda_result.csv	4306678010.814475	500	0.9337700093263593	[[0. 4. 0.]]	100_500	100	[1.46e+02 4.30e+01 8.10e+05]	3	2	8709	5
109	data/processed/gc_blockvariance_blocknumber_14_08_2019/constructs/seq_5/seq_5_2_100_500_4/seq_5_2_100_500_4_mooda_result.csv	4309750507.954982	500	0.9344361853618888	[[0. 4. 0.]]	100_500	100	[1.46e+02 4.30e+01 8.10e+05]	4	2	8709	5
110	data/processed/gc_blockvariance_blocknumber_14_08_2019/constructs/seq_5/seq_5_3_100_500_0/seq_5_3_100_500_0_mooda_result.csv	9307914688.808619	500	0.9592030636254476	[[0. 4. 0.]]	100_500	100	[2.995e+02 4.400e+01 8.100e+05]	0	3	8888	5
111	data/processed/gc_blockvariance_blocknumber_14_08_2019/constructs/seq_5/seq_5_3_100_500_1/seq_5_3_100_500_1_mooda_result.csv	9307414880.569347	500	0.9591515571806248	[[0. 4. 0.]]	100_500	100	[2.995e+02 4.400e+01 8.100e+05]	1	3	8888	5
112	data/processed/gc_blockvariance_blocknumber_14_08_2019/constructs/seq_5/seq_5_3_100_500_2/seq_5_3_100_500_2_mooda_result.csv	9306593561.746273	500	0.9590669182945107	[[0. 4. 0.]]	100_500	100	[2.995e+02 4.400e+01 8.100e+05]	2	3	8888	5
113	data/processed/gc_blockvariance_blocknumber_14_08_2019/constructs/seq_5/seq_5_3_100_500_3/seq_5_3_100_500_3_mooda_result.csv	9303639009.276554	500	0.9587624445347754	[[0. 4. 0.]]	100_500	100	[2.995e+02 4.400e+01 8.100e+05]	3	3	8888	5
114	data/processed/gc_blockvariance_blocknumber_14_08_2019/constructs/seq_5/seq_5_3_100_500_4/seq_5_3_100_500_4_mooda_result.csv	9308450662.826908	500	0.9592582970410466	[[0. 4. 0.]]	100_500	100	[2.995e+02 4.400e+01 8.100e+05]	4	3	8888	5
115	data/processed/gc_blockvariance_blocknumber_14_08_2019/constructs/seq_5/seq_5_4_100_500_0/seq_5_4_100_500_0_mooda_result.csv	5674550509.657406	500	0.9605948050400783	[[0. 4. 0.]]	100_500	100	[1.87e+02 4.30e+01 8.10e+05]	0	4	8600	5
116	data/processed/gc_blockvariance_blocknumber_14_08_2019/constructs/seq_5/seq_5_4_100_500_1/seq_5_4_100_500_1_mooda_result.csv	5678324749.068332	500	0.9612337128733847	[[0. 4. 0.]]	100_500	100	[1.87e+02 4.30e+01 8.10e+05]	1	4	8600	5
117	data/processed/gc_blockvariance_blocknumber_14_08_2019/constructs/seq_5/seq_5_4_100_500_2/seq_5_4_100_500_2_mooda_result.csv	5681940255.44511	500	0.9618457501858048	[[0. 4. 0.]]	100_500	100	[1.87e+02 4.30e+01 8.10e+05]	2	4	8600	5
118	data/processed/gc_blockvariance_blocknumber_14_08_2019/constructs/seq_5/seq_5_4_100_500_3/seq_5_4_100_500_3_mooda_result.csv	5680672434.978657	500	0.9616311319968001	[[0. 4. 0.]]	100_500	100	[1.87e+02 4.30e+01 8.10e+05]	3	4	8600	5
119	data/processed/gc_blockvariance_blocknumber_14_08_2019/constructs/seq_5/seq_5_4_100_500_4/seq_5_4_100_500_4_mooda_result.csv	5678290572.474411	500	0.9612279274180401	[[0. 4. 0.]]	100_500	100	[1.87e+02 4.30e+01 8.10e+05]	4	4	8600	5
120	data/processed/gc_blockvariance_blocknumber_14_08_2019/constructs/seq_5/seq_5_5_100_500_0/seq_5_5_100_500_0_mooda_result.csv	7274344716.269245	500	0.961528103771016	[[0. 4. 0.]]	100_500	100	[2.335e+02 4.400e+01 8.100e+05]	0	5	8842	5
121	data/processed/gc_blockvariance_blocknumber_14_08_2019/constructs/seq_5/seq_5_5_100_500_1/seq_5_5_100_500_1_mooda_result.csv	7276407933.1397915	500	0.9618008212572754	[[0. 4. 0.]]	100_500	100	[2.335e+02 4.400e+01 8.100e+05]	1	5	8842	5
122	data/processed/gc_blockvariance_blocknumber_14_08_2019/constructs/seq_5/seq_5_5_100_500_2/seq_5_5_100_500_2_mooda_result.csv	7275409180.001308	500	0.9616688053508484	[[0. 4. 0.]]	100_500	100	[2.335e+02 4.400e+01 8.100e+05]	2	5	8842	5
123	data/processed/gc_blockvariance_blocknumber_14_08_2019/constructs/seq_5/seq_5_5_100_500_3/seq_5_5_100_500_3_mooda_result.csv	7276397188.0218315	500	0.9617994009598742	[[0. 4. 0.]]	100_500	100	[2.335e+02 4.400e+01 8.100e+05]	3	5	8842	5
124	data/processed/gc_blockvariance_blocknumber_14_08_2019/constructs/seq_5/seq_5_5_100_500_4/seq_5_5_100_500_4_mooda_result.csv	7274074953.264881	500	0.9614924463035506	[[0. 4. 0.]]	100_500	100	[2.335e+02 4.400e+01 8.100e+05]	4	5	8842	5
125	data/processed/gc_blockvariance_blocknumber_14_08_2019/constructs/seq_5/seq_5_6_100_500_0/seq_5_6_100_500_0_mooda_result.csv	7766618849.399498	500	0.9603784387612152	[[0. 4. 0.]]	100_500	100	[2.56e+02 4.30e+01 8.10e+05]	0	6	8737	5
126	data/processed/gc_blockvariance_blocknumber_14_08_2019/constructs/seq_5/seq_5_6_100_500_1/seq_5_6_100_500_1_mooda_result.csv	7562044667.87292	500	0.9350818924937826	[[0. 4. 0.]]	100_500	100	[2.56e+02 4.30e+01 8.10e+05]	1	6	8737	5
127	data/processed/gc_blockvariance_blocknumber_14_08_2019/constructs/seq_5/seq_5_6_100_500_2/seq_5_6_100_500_2_mooda_result.csv	7763494824.150458	500	0.9599921385513684	[[0. 4. 0.]]	100_500	100	[2.56e+02 4.30e+01 8.10e+05]	2	6	8737	5
128	data/processed/gc_blockvariance_blocknumber_14_08_2019/constructs/seq_5/seq_5_6_100_500_3/seq_5_6_100_500_3_mooda_result.csv	7763895063.366287	500	0.9600416299865324	[[0. 4. 0.]]	100_500	100	[2.56e+02 4.30e+01 8.10e+05]	3	6	8737	5
129	data/processed/gc_blockvariance_blocknumber_14_08_2019/constructs/seq_5/seq_5_6_100_500_4/seq_5_6_100_500_4_mooda_result.csv	7767623874.58663	500	0.9605027147864521	[[0. 4. 0.]]	100_500	100	[2.56e+02 4.30e+01 8.10e+05]	4	6	8737	5
130	data/processed/gc_blockvariance_blocknumber_14_08_2019/constructs/seq_5/seq_5_7_100_500_0/seq_5_7_100_500_0_mooda_result.csv	7296601346.671778	500	0.9604083171497306	[[0. 4. 0.]]	100_500	100	[2.405e+02 4.300e+01 8.100e+05]	0	7	8799	5
131	data/processed/gc_blockvariance_blocknumber_14_08_2019/constructs/seq_5/seq_5_7_100_500_1/seq_5_7_100_500_1_mooda_result.csv	7295689632.4367	500	0.9602883136175886	[[0. 4. 0.]]	100_500	100	[2.405e+02 4.300e+01 8.100e+05]	1	7	8799	5
132	data/processed/gc_blockvariance_blocknumber_14_08_2019/constructs/seq_5/seq_5_7_100_500_2/seq_5_7_100_500_2_mooda_result.csv	7296459599.044583	500	0.9603896597510836	[[0. 4. 0.]]	100_500	100	[2.405e+02 4.300e+01 8.100e+05]	2	7	8799	5
133	data/processed/gc_blockvariance_blocknumber_14_08_2019/constructs/seq_5/seq_5_7_100_500_3/seq_5_7_100_500_3_mooda_result.csv	7294936203.32494	500	0.9601891442165295	[[0. 4. 0.]]	100_500	100	[2.405e+02 4.300e+01 8.100e+05]	3	7	8799	5
134	data/processed/gc_blockvariance_blocknumber_14_08_2019/constructs/seq_5/seq_5_7_100_500_4/seq_5_7_100_500_4_mooda_result.csv	7295479763.817664	500	0.9602606898572029	[[0. 4. 0.]]	100_500	100	[2.405e+02 4.300e+01 8.100e+05]	4	7	8799	5
135	data/processed/gc_blockvariance_blocknumber_14_08_2019/constructs/seq_5/seq_5_8_100_500_0/seq_5_8_100_500_0_mooda_result.csv	7742247173.644359	500	0.9354403840287122	[[0. 4. 0.]]	100_500	100	[2.62e+02 4.30e+01 8.10e+05]	0	8	8623	5
136	data/processed/gc_blockvariance_blocknumber_14_08_2019/constructs/seq_5/seq_5_8_100_500_1/seq_5_8_100_500_1_mooda_result.csv	7948838975.794802	500	0.9604013947542103	[[0. 4. 0.]]	100_500	100	[2.62e+02 4.30e+01 8.10e+05]	1	8	8623	5
137	data/processed/gc_blockvariance_blocknumber_14_08_2019/constructs/seq_5/seq_5_8_100_500_2/seq_5_8_100_500_2_mooda_result.csv	7950519197.658768	500	0.960604403951725	[[0. 4. 0.]]	100_500	100	[2.62e+02 4.30e+01 8.10e+05]	2	8	8623	5
138	data/processed/gc_blockvariance_blocknumber_14_08_2019/constructs/seq_5/seq_5_8_100_500_3/seq_5_8_100_500_3_mooda_result.csv	7950513714.07144	500	0.960603741409065	[[0. 4. 0.]]	100_500	100	[2.62e+02 4.30e+01 8.10e+05]	3	8	8623	5
139	data/processed/gc_blockvariance_blocknumber_14_08_2019/constructs/seq_5/seq_5_8_100_500_4/seq_5_8_100_500_4_mooda_result.csv	7740699936.979648	500	0.9352534424822387	[[0. 4. 0.]]	100_500	100	[2.62e+02 4.30e+01 8.10e+05]	4	8	8623	5
140	data/processed/gc_blockvariance_blocknumber_14_08_2019/constructs/seq_5/seq_5_9_100_500_0/seq_5_9_100_500_0_mooda_result.csv	6511171236.675065	500	0.9609088528170248	[[0. 4. 0.]]	100_500	100	[2.145e+02 4.300e+01 8.100e+05]	0	9	8614	5
141	data/processed/gc_blockvariance_blocknumber_14_08_2019/constructs/seq_5/seq_5_9_100_500_1/seq_5_9_100_500_1_mooda_result.csv	6514537647.158609	500	0.9614056626102665	[[0. 4. 0.]]	100_500	100	[2.145e+02 4.300e+01 8.100e+05]	1	9	8614	5
142	data/processed/gc_blockvariance_blocknumber_14_08_2019/constructs/seq_5/seq_5_9_100_500_2/seq_5_9_100_500_2_mooda_result.csv	6512992071.545057	500	0.9611775688870674	[[0. 4. 0.]]	100_500	100	[2.145e+02 4.300e+01 8.100e+05]	2	9	8614	5
143	data/processed/gc_blockvariance_blocknumber_14_08_2019/constructs/seq_5/seq_5_9_100_500_3/seq_5_9_100_500_3_mooda_result.csv	6511431215.625681	500	0.9609472201193292	[[0. 4. 0.]]	100_500	100	[2.145e+02 4.300e+01 8.100e+05]	3	9	8614	5
144	data/processed/gc_blockvariance_blocknumber_14_08_2019/constructs/seq_5/seq_5_9_100_500_4/seq_5_9_100_500_4_mooda_result.csv	6514534597.446092	500	0.9614052125382825	[[0. 4. 0.]]	100_500	100	[2.145e+02 4.300e+01 8.100e+05]	4	9	8614	5
145	data/processed/gc_blockvariance_blocknumber_14_08_2019/constructs/seq_5/seq_5_10_100_500_0/seq_5_10_100_500_0_mooda_result.csv	7802419159.415157	500	0.9613389467257039	[[0. 4. 0.]]	100_500	100	[2.505e+02 4.400e+01 8.100e+05]	0	10	8939	5
146	data/processed/gc_blockvariance_blocknumber_14_08_2019/constructs/seq_5/seq_5_10_100_500_1/seq_5_10_100_500_1_mooda_result.csv	7800407597.277681	500	0.9610911014117052	[[0. 4. 0.]]	100_500	100	[2.505e+02 4.400e+01 8.100e+05]	1	10	8939	5
147	data/processed/gc_blockvariance_blocknumber_14_08_2019/constructs/seq_5/seq_5_10_100_500_2/seq_5_10_100_500_2_mooda_result.csv	7607160665.55476	500	0.9372810755716665	[[0. 4. 0.]]	100_500	100	[2.505e+02 4.400e+01 8.100e+05]	2	10	8939	5
148	data/processed/gc_blockvariance_blocknumber_14_08_2019/constructs/seq_5/seq_5_10_100_500_3/seq_5_10_100_500_3_mooda_result.csv	7603027924.039726	500	0.9367718789630278	[[0. 4. 0.]]	100_500	100	[2.505e+02 4.400e+01 8.100e+05]	3	10	8939	5
149	data/processed/gc_blockvariance_blocknumber_14_08_2019/constructs/seq_5/seq_5_10_100_500_4/seq_5_10_100_500_4_mooda_result.csv	7602264805.393255	500	0.9366778548327118	[[0. 4. 0.]]	100_500	100	[2.505e+02 4.400e+01 8.100e+05]	4	10	8939	5
150	data/processed/gc_blockvariance_blocknumber_14_08_2019/constructs/seq_5/seq_5_1_100_1000_0/seq_5_1_100_1000_0_mooda_result.csv	7633198554.305376	1000	0.9607689166432712	[[0. 4. 0.]]	100_1000	100	[2.515e+02 4.300e+01 8.100e+05]	0	1	8687	5
151	data/processed/gc_blockvariance_blocknumber_14_08_2019/constructs/seq_5/seq_5_1_100_1000_1/seq_5_1_100_1000_1_mooda_result.csv	7629690186.569265	1000	0.9603273284093181	[[0. 4. 0.]]	100_1000	100	[2.515e+02 4.300e+01 8.100e+05]	1	1	8687	5
152	data/processed/gc_blockvariance_blocknumber_14_08_2019/constructs/seq_5/seq_5_1_100_1000_2/seq_5_1_100_1000_2_mooda_result.csv	7633165247.661741	1000	0.9607647244310952	[[0. 4. 0.]]	100_1000	100	[2.515e+02 4.300e+01 8.100e+05]	2	1	8687	5
153	data/processed/gc_blockvariance_blocknumber_14_08_2019/constructs/seq_5/seq_5_1_100_1000_3/seq_5_1_100_1000_3_mooda_result.csv	7632013717.833391	1000	0.9606197846581028	[[0. 4. 0.]]	100_1000	100	[2.515e+02 4.300e+01 8.100e+05]	3	1	8687	5
154	data/processed/gc_blockvariance_blocknumber_14_08_2019/constructs/seq_5/seq_5_1_100_1000_4/seq_5_1_100_1000_4_mooda_result.csv	7632591604.991118	1000	0.9606925216653379	[[0. 4. 0.]]	100_1000	100	[2.515e+02 4.300e+01 8.100e+05]	4	1	8687	5
155	data/processed/gc_blockvariance_blocknumber_14_08_2019/constructs/seq_5/seq_5_2_100_1000_0/seq_5_2_100_1000_0_mooda_result.csv	4309381184.455639	1000	0.9343561089766657	[[0. 4. 0.]]	100_1000	100	[1.46e+02 4.30e+01 8.10e+05]	0	2	8709	5
156	data/processed/gc_blockvariance_blocknumber_14_08_2019/constructs/seq_5/seq_5_2_100_1000_1/seq_5_2_100_1000_1_mooda_result.csv	4313353466.936579	1000	0.9352173756513417	[[0. 4. 0.]]	100_1000	100	[1.46e+02 4.30e+01 8.10e+05]	1	2	8709	5
157	data/processed/gc_blockvariance_blocknumber_14_08_2019/constructs/seq_5/seq_5_2_100_1000_2/seq_5_2_100_1000_2_mooda_result.csv	4422055610.319115	1000	0.9587860755135609	[[0. 4. 0.]]	100_1000	100	[1.46e+02 4.30e+01 8.10e+05]	2	2	8709	5
158	data/processed/gc_blockvariance_blocknumber_14_08_2019/constructs/seq_5/seq_5_2_100_1000_3/seq_5_2_100_1000_3_mooda_result.csv	4308253483.585214	1000	0.9341116018995984	[[0. 4. 0.]]	100_1000	100	[1.46e+02 4.30e+01 8.10e+05]	3	2	8709	5
159	data/processed/gc_blockvariance_blocknumber_14_08_2019/constructs/seq_5/seq_5_2_100_1000_4/seq_5_2_100_1000_4_mooda_result.csv	4424266474.103439	1000	0.9592654329884694	[[0. 4. 0.]]	100_1000	100	[1.46e+02 4.30e+01 8.10e+05]	4	2	8709	5
160	data/processed/gc_blockvariance_blocknumber_14_08_2019/constructs/seq_5/seq_5_3_100_1000_0/seq_5_3_100_1000_0_mooda_result.csv	9308703370.979729	1000	0.9592843392258423	[[0. 4. 0.]]	100_1000	100	[2.995e+02 4.400e+01 8.100e+05]	0	3	8888	5
161	data/processed/gc_blockvariance_blocknumber_14_08_2019/constructs/seq_5/seq_5_3_100_1000_1/seq_5_3_100_1000_1_mooda_result.csv	9070433260.973232	1000	0.9347300295732839	[[0. 4. 0.]]	100_1000	100	[2.995e+02 4.400e+01 8.100e+05]	1	3	8888	5
162	data/processed/gc_blockvariance_blocknumber_14_08_2019/constructs/seq_5/seq_5_3_100_1000_2/seq_5_3_100_1000_2_mooda_result.csv	9305457356.004604	1000	0.9589498295517843	[[0. 4. 0.]]	100_1000	100	[2.995e+02 4.400e+01 8.100e+05]	2	3	8888	5
163	data/processed/gc_blockvariance_blocknumber_14_08_2019/constructs/seq_5/seq_5_3_100_1000_3/seq_5_3_100_1000_3_mooda_result.csv	9308857581.046463	1000	0.9593002309452444	[[0. 4. 0.]]	100_1000	100	[2.995e+02 4.400e+01 8.100e+05]	3	3	8888	5
164	data/processed/gc_blockvariance_blocknumber_14_08_2019/constructs/seq_5/seq_5_3_100_1000_4/seq_5_3_100_1000_4_mooda_result.csv	9308599721.3794	1000	0.9592736578844783	[[0. 4. 0.]]	100_1000	100	[2.995e+02 4.400e+01 8.100e+05]	4	3	8888	5
165	data/processed/gc_blockvariance_blocknumber_14_08_2019/constructs/seq_5/seq_5_4_100_1000_0/seq_5_4_100_1000_0_mooda_result.csv	5680222887.137606	1000	0.9615550319920515	[[0. 4. 0.]]	100_1000	100	[1.87e+02 4.30e+01 8.10e+05]	0	4	8600	5
166	data/processed/gc_blockvariance_blocknumber_14_08_2019/constructs/seq_5/seq_5_4_100_1000_1/seq_5_4_100_1000_1_mooda_result.csv	5675798672.012312	1000	0.9608060954800751	[[0. 4. 0.]]	100_1000	100	[1.87e+02 4.30e+01 8.10e+05]	1	4	8600	5
167	data/processed/gc_blockvariance_blocknumber_14_08_2019/constructs/seq_5/seq_5_4_100_1000_2/seq_5_4_100_1000_2_mooda_result.csv	5679220402.714984	1000	0.9613853302109386	[[0. 4. 0.]]	100_1000	100	[1.87e+02 4.30e+01 8.10e+05]	2	4	8600	5
168	data/processed/gc_blockvariance_blocknumber_14_08_2019/constructs/seq_5/seq_5_4_100_1000_3/seq_5_4_100_1000_3_mooda_result.csv	5683258513.4936	1000	0.96206890650998	[[0. 4. 0.]]	100_1000	100	[1.87e+02 4.30e+01 8.10e+05]	3	4	8600	5
169	data/processed/gc_blockvariance_blocknumber_14_08_2019/constructs/seq_5/seq_5_4_100_1000_4/seq_5_4_100_1000_4_mooda_result.csv	5681647171.887812	1000	0.9617961366451191	[[0. 4. 0.]]	100_1000	100	[1.87e+02 4.30e+01 8.10e+05]	4	4	8600	5
170	data/processed/gc_blockvariance_blocknumber_14_08_2019/constructs/seq_5/seq_5_5_100_1000_0/seq_5_5_100_1000_0_mooda_result.csv	7276513472.0466385	1000	0.9618147714657042	[[0. 4. 0.]]	100_1000	100	[2.335e+02 4.400e+01 8.100e+05]	0	5	8842	5
171	data/processed/gc_blockvariance_blocknumber_14_08_2019/constructs/seq_5/seq_5_5_100_1000_1/seq_5_5_100_1000_1_mooda_result.csv	7276916121.142695	1000	0.9618679939121124	[[0. 4. 0.]]	100_1000	100	[2.335e+02 4.400e+01 8.100e+05]	1	5	8842	5
172	data/processed/gc_blockvariance_blocknumber_14_08_2019/constructs/seq_5/seq_5_5_100_1000_2/seq_5_5_100_1000_2_mooda_result.csv	7276154036.515234	1000	0.9617672610192765	[[0. 4. 0.]]	100_1000	100	[2.335e+02 4.400e+01 8.100e+05]	2	5	8842	5
173	data/processed/gc_blockvariance_blocknumber_14_08_2019/constructs/seq_5/seq_5_5_100_1000_3/seq_5_5_100_1000_3_mooda_result.csv	7275945906.656912	1000	0.961739750265275	[[0. 4. 0.]]	100_1000	100	[2.335e+02 4.400e+01 8.100e+05]	3	5	8842	5
174	data/processed/gc_blockvariance_blocknumber_14_08_2019/constructs/seq_5/seq_5_5_100_1000_4/seq_5_5_100_1000_4_mooda_result.csv	7279566652.319024	1000	0.9622183430246946	[[0. 4. 0.]]	100_1000	100	[2.335e+02 4.400e+01 8.100e+05]	4	5	8842	5
175	data/processed/gc_blockvariance_blocknumber_14_08_2019/constructs/seq_5/seq_5_6_100_1000_0/seq_5_6_100_1000_0_mooda_result.csv	7766585067.951227	1000	0.9603742615284736	[[0. 4. 0.]]	100_1000	100	[2.56e+02 4.30e+01 8.10e+05]	0	6	8737	5
176	data/processed/gc_blockvariance_blocknumber_14_08_2019/constructs/seq_5/seq_5_6_100_1000_1/seq_5_6_100_1000_1_mooda_result.csv	7771900187.887785	1000	0.961031500757729	[[0. 4. 0.]]	100_1000	100	[2.56e+02 4.30e+01 8.10e+05]	1	6	8737	5
177	data/processed/gc_blockvariance_blocknumber_14_08_2019/constructs/seq_5/seq_5_6_100_1000_2/seq_5_6_100_1000_2_mooda_result.csv	7558563745.85332	1000	0.9346514603431317	[[0. 4. 0.]]	100_1000	100	[2.56e+02 4.30e+01 8.10e+05]	2	6	8737	5
178	data/processed/gc_blockvariance_blocknumber_14_08_2019/constructs/seq_5/seq_5_6_100_1000_3/seq_5_6_100_1000_3_mooda_result.csv	7563916613.054211	1000	0.9353133671966765	[[0. 4. 0.]]	100_1000	100	[2.56e+02 4.30e+01 8.10e+05]	3	6	8737	5
179	data/processed/gc_blockvariance_blocknumber_14_08_2019/constructs/seq_5/seq_5_6_100_1000_4/seq_5_6_100_1000_4_mooda_result.csv	7561253183.3322935	1000	0.9349840217597901	[[0. 4. 0.]]	100_1000	100	[2.56e+02 4.30e+01 8.10e+05]	4	6	8737	5
180	data/processed/gc_blockvariance_blocknumber_14_08_2019/constructs/seq_5/seq_5_7_100_1000_0/seq_5_7_100_1000_0_mooda_result.csv	7300177086.612895	1000	0.9608789705698987	[[0. 4. 0.]]	100_1000	100	[2.405e+02 4.300e+01 8.100e+05]	0	7	8799	5
181	data/processed/gc_blockvariance_blocknumber_14_08_2019/constructs/seq_5/seq_5_7_100_1000_1/seq_5_7_100_1000_1_mooda_result.csv	7293916950.627699	1000	0.9600549860350421	[[0. 4. 0.]]	100_1000	100	[2.405e+02 4.300e+01 8.100e+05]	1	7	8799	5
182	data/processed/gc_blockvariance_blocknumber_14_08_2019/constructs/seq_5/seq_5_7_100_1000_2/seq_5_7_100_1000_2_mooda_result.csv	7302034341.22555	1000	0.9611234299685023	[[0. 4. 0.]]	100_1000	100	[2.405e+02 4.300e+01 8.100e+05]	2	7	8799	5
183	data/processed/gc_blockvariance_blocknumber_14_08_2019/constructs/seq_5/seq_5_7_100_1000_3/seq_5_7_100_1000_3_mooda_result.csv	7299828853.556016	1000	0.960833134719995	[[0. 4. 0.]]	100_1000	100	[2.405e+02 4.300e+01 8.100e+05]	3	7	8799	5
184	data/processed/gc_blockvariance_blocknumber_14_08_2019/constructs/seq_5/seq_5_7_100_1000_4/seq_5_7_100_1000_4_mooda_result.csv	7297231865.013124	1000	0.960491308535771	[[0. 4. 0.]]	100_1000	100	[2.405e+02 4.300e+01 8.100e+05]	4	7	8799	5
185	data/processed/gc_blockvariance_blocknumber_14_08_2019/constructs/seq_5/seq_5_8_100_1000_0/seq_5_8_100_1000_0_mooda_result.csv	7952698462.046863	1000	0.9608677088902496	[[0. 4. 0.]]	100_1000	100	[2.62e+02 4.30e+01 8.10e+05]	0	8	8623	5
186	data/processed/gc_blockvariance_blocknumber_14_08_2019/constructs/seq_5/seq_5_8_100_1000_1/seq_5_8_100_1000_1_mooda_result.csv	7952254322.5588	1000	0.9608140466906379	[[0. 4. 0.]]	100_1000	100	[2.62e+02 4.30e+01 8.10e+05]	1	8	8623	5
187	data/processed/gc_blockvariance_blocknumber_14_08_2019/constructs/seq_5/seq_5_8_100_1000_2/seq_5_8_100_1000_2_mooda_result.csv	7951816577.525627	1000	0.9607611570873026	[[0. 4. 0.]]	100_1000	100	[2.62e+02 4.30e+01 8.10e+05]	2	8	8623	5
188	data/processed/gc_blockvariance_blocknumber_14_08_2019/constructs/seq_5/seq_5_8_100_1000_3/seq_5_8_100_1000_3_mooda_result.csv	7951116910.360493	1000	0.9606766213049946	[[0. 4. 0.]]	100_1000	100	[2.62e+02 4.30e+01 8.10e+05]	3	8	8623	5
189	data/processed/gc_blockvariance_blocknumber_14_08_2019/constructs/seq_5/seq_5_8_100_1000_4/seq_5_8_100_1000_4_mooda_result.csv	7951349511.359623	1000	0.9607047248210762	[[0. 4. 0.]]	100_1000	100	[2.62e+02 4.30e+01 8.10e+05]	4	8	8623	5
190	data/processed/gc_blockvariance_blocknumber_14_08_2019/constructs/seq_5/seq_5_9_100_1000_0/seq_5_9_100_1000_0_mooda_result.csv	6516766143.370556	1000	0.9617345407276883	[[0. 4. 0.]]	100_1000	100	[2.145e+02 4.300e+01 8.100e+05]	0	9	8614	5
191	data/processed/gc_blockvariance_blocknumber_14_08_2019/constructs/seq_5/seq_5_9_100_1000_1/seq_5_9_100_1000_1_mooda_result.csv	6516970536.745648	1000	0.9617647047944045	[[0. 4. 0.]]	100_1000	100	[2.145e+02 4.300e+01 8.100e+05]	1	9	8614	5
192	data/processed/gc_blockvariance_blocknumber_14_08_2019/constructs/seq_5/seq_5_9_100_1000_2/seq_5_9_100_1000_2_mooda_result.csv	6517556649.419817	1000	0.9618512024208506	[[0. 4. 0.]]	100_1000	100	[2.145e+02 4.300e+01 8.100e+05]	2	9	8614	5
193	data/processed/gc_blockvariance_blocknumber_14_08_2019/constructs/seq_5/seq_5_9_100_1000_3/seq_5_9_100_1000_3_mooda_result.csv	6515200644.406761	1000	0.9615035067464419	[[0. 4. 0.]]	100_1000	100	[2.145e+02 4.300e+01 8.100e+05]	3	9	8614	5
194	data/processed/gc_blockvariance_blocknumber_14_08_2019/constructs/seq_5/seq_5_9_100_1000_4/seq_5_9_100_1000_4_mooda_result.csv	6516785713.746858	1000	0.9617374288943725	[[0. 4. 0.]]	100_1000	100	[2.145e+02 4.300e+01 8.100e+05]	4	9	8614	5
195	data/processed/gc_blockvariance_blocknumber_14_08_2019/constructs/seq_5/seq_5_10_100_1000_0/seq_5_10_100_1000_0_mooda_result.csv	7607329952.922663	1000	0.937301933530798	[[0. 4. 0.]]	100_1000	100	[2.505e+02 4.400e+01 8.100e+05]	0	10	8939	5
196	data/processed/gc_blockvariance_blocknumber_14_08_2019/constructs/seq_5/seq_5_10_100_1000_1/seq_5_10_100_1000_1_mooda_result.csv	7607834822.637252	1000	0.9373641387148237	[[0. 4. 0.]]	100_1000	100	[2.505e+02 4.400e+01 8.100e+05]	1	10	8939	5
197	data/processed/gc_blockvariance_blocknumber_14_08_2019/constructs/seq_5/seq_5_10_100_1000_2/seq_5_10_100_1000_2_mooda_result.csv	7606361530.785971	1000	0.9371826138816158	[[0. 4. 0.]]	100_1000	100	[2.505e+02 4.400e+01 8.100e+05]	2	10	8939	5
198	data/processed/gc_blockvariance_blocknumber_14_08_2019/constructs/seq_5/seq_5_10_100_1000_3/seq_5_10_100_1000_3_mooda_result.csv	7603552728.579164	1000	0.9368365403241866	[[0. 4. 0.]]	100_1000	100	[2.505e+02 4.400e+01 8.100e+05]	3	10	8939	5
199	data/processed/gc_blockvariance_blocknumber_14_08_2019/constructs/seq_5/seq_5_10_100_1000_4/seq_5_10_100_1000_4_mooda_result.csv	7802832474.305705	1000	0.9613898714060404	[[0. 4. 0.]]	100_1000	100	[2.505e+02 4.400e+01 8.100e+05]	4	10	8939	5
