## Supplementary Tables for "Design and assembly of DNA molecules using multi-objective optimisation": t_max_gc_blockvariance_blocknumber_seq_10_hypervolume.csv

	filename	hypervolume	iterations	normalised_hypervolume	null_point	parameter_setting	population_size	reference_points	run	sequence_id	sequence_length	transcription_units
0	data/processed/gc_blockvariance_blocknumber_14_08_2019/constructs/seq_10/seq_10_1_100_100_0/seq_10_1_100_100_0_mooda_result.csv	26670054111.32599	100	0.9493957132156536	[[0. 8. 0.]]	100_100	100	[4.39e+02 8.70e+01 8.10e+05]	0	1	17427	10
1	data/processed/gc_blockvariance_blocknumber_14_08_2019/constructs/seq_10/seq_10_1_100_100_1/seq_10_1_100_100_1_mooda_result.csv	26320362690.056	100	0.93694746189542	[[0. 8. 0.]]	100_100	100	[4.39e+02 8.70e+01 8.10e+05]	1	1	17427	10
2	data/processed/gc_blockvariance_blocknumber_14_08_2019/constructs/seq_10/seq_10_1_100_100_2/seq_10_1_100_100_2_mooda_result.csv	26794654019.400215	100	0.9538311979769125	[[0. 8. 0.]]	100_100	100	[4.39e+02 8.70e+01 8.10e+05]	2	1	17427	10
3	data/processed/gc_blockvariance_blocknumber_14_08_2019/constructs/seq_10/seq_10_1_100_100_3/seq_10_1_100_100_3_mooda_result.csv	26398457869.289932	100	0.9397274798165691	[[0. 8. 0.]]	100_100	100	[4.39e+02 8.70e+01 8.10e+05]	3	1	17427	10
4	data/processed/gc_blockvariance_blocknumber_14_08_2019/constructs/seq_10/seq_10_1_100_100_4/seq_10_1_100_100_4_mooda_result.csv	26537293081.526222	100	0.9446697103343746	[[0. 8. 0.]]	100_100	100	[4.39e+02 8.70e+01 8.10e+05]	4	1	17427	10
5	data/processed/gc_blockvariance_blocknumber_14_08_2019/constructs/seq_10/seq_10_2_100_100_0/seq_10_2_100_100_0_mooda_result.csv	26830722533.89521	100	0.9521774407059341	[[0. 8. 0.]]	100_100	100	[4.46e+02 8.60e+01 8.10e+05]	0	2	17392	10
6	data/processed/gc_blockvariance_blocknumber_14_08_2019/constructs/seq_10/seq_10_2_100_100_1/seq_10_2_100_100_1_mooda_result.csv	26807838338.20814	100	0.9513653188983906	[[0. 8. 0.]]	100_100	100	[4.46e+02 8.60e+01 8.10e+05]	1	2	17392	10
7	data/processed/gc_blockvariance_blocknumber_14_08_2019/constructs/seq_10/seq_10_2_100_100_2/seq_10_2_100_100_2_mooda_result.csv	26418879903.787422	100	0.9375618349944504	[[0. 8. 0.]]	100_100	100	[4.46e+02 8.60e+01 8.10e+05]	2	2	17392	10
8	data/processed/gc_blockvariance_blocknumber_14_08_2019/constructs/seq_10/seq_10_2_100_100_3/seq_10_2_100_100_3_mooda_result.csv	25994087639.29003	100	0.9224866684300828	[[0. 8. 0.]]	100_100	100	[4.46e+02 8.60e+01 8.10e+05]	3	2	17392	10
9	data/processed/gc_blockvariance_blocknumber_14_08_2019/constructs/seq_10/seq_10_2_100_100_4/seq_10_2_100_100_4_mooda_result.csv	26481220895.35016	100	0.9397742124554855	[[0. 8. 0.]]	100_100	100	[4.46e+02 8.60e+01 8.10e+05]	4	2	17392	10
10	data/processed/gc_blockvariance_blocknumber_14_08_2019/constructs/seq_10/seq_10_3_100_100_0/seq_10_3_100_100_0_mooda_result.csv	31550800721.611847	100	0.9518965256390622	[[0. 8. 0.]]	100_100	100	[5.115e+02 8.800e+01 8.100e+05]	0	3	17692	10
11	data/processed/gc_blockvariance_blocknumber_14_08_2019/constructs/seq_10/seq_10_3_100_100_1/seq_10_3_100_100_1_mooda_result.csv	31621182386.987827	100	0.9540199602653726	[[0. 8. 0.]]	100_100	100	[5.115e+02 8.800e+01 8.100e+05]	1	3	17692	10
12	data/processed/gc_blockvariance_blocknumber_14_08_2019/constructs/seq_10/seq_10_3_100_100_2/seq_10_3_100_100_2_mooda_result.csv	31572707939.642338	100	0.9525574725644237	[[0. 8. 0.]]	100_100	100	[5.115e+02 8.800e+01 8.100e+05]	2	3	17692	10
13	data/processed/gc_blockvariance_blocknumber_14_08_2019/constructs/seq_10/seq_10_3_100_100_3/seq_10_3_100_100_3_mooda_result.csv	31595891482.45703	100	0.9532569265672566	[[0. 8. 0.]]	100_100	100	[5.115e+02 8.800e+01 8.100e+05]	3	3	17692	10
14	data/processed/gc_blockvariance_blocknumber_14_08_2019/constructs/seq_10/seq_10_3_100_100_4/seq_10_3_100_100_4_mooda_result.csv	31626929654.97879	100	0.9541933569560235	[[0. 8. 0.]]	100_100	100	[5.115e+02 8.800e+01 8.100e+05]	4	3	17692	10
15	data/processed/gc_blockvariance_blocknumber_14_08_2019/constructs/seq_10/seq_10_4_100_100_0/seq_10_4_100_100_0_mooda_result.csv	29860409307.801365	100	0.9393597280927898	[[0. 8. 0.]]	100_100	100	[4.845e+02 8.900e+01 8.100e+05]	0	4	17904	10
16	data/processed/gc_blockvariance_blocknumber_14_08_2019/constructs/seq_10/seq_10_4_100_100_1/seq_10_4_100_100_1_mooda_result.csv	29710398619.43186	100	0.9346406367372344	[[0. 8. 0.]]	100_100	100	[4.845e+02 8.900e+01 8.100e+05]	1	4	17904	10
17	data/processed/gc_blockvariance_blocknumber_14_08_2019/constructs/seq_10/seq_10_4_100_100_2/seq_10_4_100_100_2_mooda_result.csv	30252119598.344505	100	0.9516822943450755	[[0. 8. 0.]]	100_100	100	[4.845e+02 8.900e+01 8.100e+05]	2	4	17904	10
18	data/processed/gc_blockvariance_blocknumber_14_08_2019/constructs/seq_10/seq_10_4_100_100_3/seq_10_4_100_100_3_mooda_result.csv	29906634229.220474	100	0.9408138886559546	[[0. 8. 0.]]	100_100	100	[4.845e+02 8.900e+01 8.100e+05]	3	4	17904	10
19	data/processed/gc_blockvariance_blocknumber_14_08_2019/constructs/seq_10/seq_10_4_100_100_4/seq_10_4_100_100_4_mooda_result.csv	30145336026.67226	100	0.9483230575102137	[[0. 8. 0.]]	100_100	100	[4.845e+02 8.900e+01 8.100e+05]	4	4	17904	10
20	data/processed/gc_blockvariance_blocknumber_14_08_2019/constructs/seq_10/seq_10_5_100_100_0/seq_10_5_100_100_0_mooda_result.csv	24546037032.884438	100	0.942647155247348	[[0. 8. 0.]]	100_100	100	[4.175e+02 8.500e+01 8.100e+05]	0	5	17114	10
21	data/processed/gc_blockvariance_blocknumber_14_08_2019/constructs/seq_10/seq_10_5_100_100_1/seq_10_5_100_100_1_mooda_result.csv	24612121013.522232	100	0.9451849936883225	[[0. 8. 0.]]	100_100	100	[4.175e+02 8.500e+01 8.100e+05]	1	5	17114	10
22	data/processed/gc_blockvariance_blocknumber_14_08_2019/constructs/seq_10/seq_10_5_100_100_2/seq_10_5_100_100_2_mooda_result.csv	24739912974.044983	100	0.9500926179980581	[[0. 8. 0.]]	100_100	100	[4.175e+02 8.500e+01 8.100e+05]	2	5	17114	10
23	data/processed/gc_blockvariance_blocknumber_14_08_2019/constructs/seq_10/seq_10_5_100_100_3/seq_10_5_100_100_3_mooda_result.csv	24681851287.1739	100	0.9478628615659072	[[0. 8. 0.]]	100_100	100	[4.175e+02 8.500e+01 8.100e+05]	3	5	17114	10
24	data/processed/gc_blockvariance_blocknumber_14_08_2019/constructs/seq_10/seq_10_5_100_100_4/seq_10_5_100_100_4_mooda_result.csv	24378250811.10019	100	0.9362036220430784	[[0. 8. 0.]]	100_100	100	[4.175e+02 8.500e+01 8.100e+05]	4	5	17114	10
25	data/processed/gc_blockvariance_blocknumber_14_08_2019/constructs/seq_10/seq_10_6_100_100_0/seq_10_6_100_100_0_mooda_result.csv	25053585819.27001	100	0.9385347998329989	[[0. 8. 0.]]	100_100	100	[4.28e+02 8.50e+01 8.10e+05]	0	6	17176	10
26	data/processed/gc_blockvariance_blocknumber_14_08_2019/constructs/seq_10/seq_10_6_100_100_1/seq_10_6_100_100_1_mooda_result.csv	25359416662.50573	100	0.949991558610348	[[0. 8. 0.]]	100_100	100	[4.28e+02 8.50e+01 8.10e+05]	1	6	17176	10
27	data/processed/gc_blockvariance_blocknumber_14_08_2019/constructs/seq_10/seq_10_6_100_100_2/seq_10_6_100_100_2_mooda_result.csv	25379081785.762962	100	0.9507282356933435	[[0. 8. 0.]]	100_100	100	[4.28e+02 8.50e+01 8.10e+05]	2	6	17176	10
28	data/processed/gc_blockvariance_blocknumber_14_08_2019/constructs/seq_10/seq_10_6_100_100_3/seq_10_6_100_100_3_mooda_result.csv	25345761002.939148	100	0.9494800026274894	[[0. 8. 0.]]	100_100	100	[4.28e+02 8.50e+01 8.10e+05]	3	6	17176	10
29	data/processed/gc_blockvariance_blocknumber_14_08_2019/constructs/seq_10/seq_10_6_100_100_4/seq_10_6_100_100_4_mooda_result.csv	25672367347.120804	100	0.96171503445375	[[0. 8. 0.]]	100_100	100	[4.28e+02 8.50e+01 8.10e+05]	4	6	17176	10
30	data/processed/gc_blockvariance_blocknumber_14_08_2019/constructs/seq_10/seq_10_7_100_100_0/seq_10_7_100_100_0_mooda_result.csv	28886398012.47016	100	0.9273994842794425	[[0. 8. 0.]]	100_100	100	[4.93e+02 8.60e+01 8.10e+05]	0	7	17392	10
31	data/processed/gc_blockvariance_blocknumber_14_08_2019/constructs/seq_10/seq_10_7_100_100_1/seq_10_7_100_100_1_mooda_result.csv	29205645320.742424	100	0.9376489376353605	[[0. 8. 0.]]	100_100	100	[4.93e+02 8.60e+01 8.10e+05]	1	7	17392	10
32	data/processed/gc_blockvariance_blocknumber_14_08_2019/constructs/seq_10/seq_10_7_100_100_2/seq_10_7_100_100_2_mooda_result.csv	29053443917.67734	100	0.9327625027587023	[[0. 8. 0.]]	100_100	100	[4.93e+02 8.60e+01 8.10e+05]	2	7	17392	10
33	data/processed/gc_blockvariance_blocknumber_14_08_2019/constructs/seq_10/seq_10_7_100_100_3/seq_10_7_100_100_3_mooda_result.csv	29600555182.980072	100	0.9503275416765413	[[0. 8. 0.]]	100_100	100	[4.93e+02 8.60e+01 8.10e+05]	3	7	17392	10
34	data/processed/gc_blockvariance_blocknumber_14_08_2019/constructs/seq_10/seq_10_7_100_100_4/seq_10_7_100_100_4_mooda_result.csv	29641439901.675385	100	0.9516401479425276	[[0. 8. 0.]]	100_100	100	[4.93e+02 8.60e+01 8.10e+05]	4	7	17392	10
35	data/processed/gc_blockvariance_blocknumber_14_08_2019/constructs/seq_10/seq_10_8_100_100_0/seq_10_8_100_100_0_mooda_result.csv	27582331130.437828	100	0.9406701838359535	[[0. 8. 0.]]	100_100	100	[4.525e+02 8.800e+01 8.100e+05]	0	8	17732	10
36	data/processed/gc_blockvariance_blocknumber_14_08_2019/constructs/seq_10/seq_10_8_100_100_1/seq_10_8_100_100_1_mooda_result.csv	27876658561.853325	100	0.9507079517718207	[[0. 8. 0.]]	100_100	100	[4.525e+02 8.800e+01 8.100e+05]	1	8	17732	10
37	data/processed/gc_blockvariance_blocknumber_14_08_2019/constructs/seq_10/seq_10_8_100_100_2/seq_10_8_100_100_2_mooda_result.csv	27366614067.83922	100	0.9333133506527256	[[0. 8. 0.]]	100_100	100	[4.525e+02 8.800e+01 8.100e+05]	2	8	17732	10
38	data/processed/gc_blockvariance_blocknumber_14_08_2019/constructs/seq_10/seq_10_8_100_100_3/seq_10_8_100_100_3_mooda_result.csv	27930204210.80618	100	0.9525340771709357	[[0. 8. 0.]]	100_100	100	[4.525e+02 8.800e+01 8.100e+05]	3	8	17732	10
39	data/processed/gc_blockvariance_blocknumber_14_08_2019/constructs/seq_10/seq_10_8_100_100_4/seq_10_8_100_100_4_mooda_result.csv	27586629061.497463	100	0.9408167608450128	[[0. 8. 0.]]	100_100	100	[4.525e+02 8.800e+01 8.100e+05]	4	8	17732	10
40	data/processed/gc_blockvariance_blocknumber_14_08_2019/constructs/seq_10/seq_10_9_100_100_0/seq_10_9_100_100_0_mooda_result.csv	29131798179.351215	100	0.9504540945420359	[[0. 8. 0.]]	100_100	100	[4.73e+02 8.80e+01 8.10e+05]	0	9	17644	10
41	data/processed/gc_blockvariance_blocknumber_14_08_2019/constructs/seq_10/seq_10_9_100_100_1/seq_10_9_100_100_1_mooda_result.csv	29025859398.5047	100	0.946997735706702	[[0. 8. 0.]]	100_100	100	[4.73e+02 8.80e+01 8.10e+05]	1	9	17644	10
42	data/processed/gc_blockvariance_blocknumber_14_08_2019/constructs/seq_10/seq_10_9_100_100_2/seq_10_9_100_100_2_mooda_result.csv	29195828699.795937	100	0.9525431544056827	[[0. 8. 0.]]	100_100	100	[4.73e+02 8.80e+01 8.10e+05]	2	9	17644	10
43	data/processed/gc_blockvariance_blocknumber_14_08_2019/constructs/seq_10/seq_10_9_100_100_3/seq_10_9_100_100_3_mooda_result.csv	28803889833.817116	100	0.9397557563300027	[[0. 8. 0.]]	100_100	100	[4.73e+02 8.80e+01 8.10e+05]	3	9	17644	10
44	data/processed/gc_blockvariance_blocknumber_14_08_2019/constructs/seq_10/seq_10_9_100_100_4/seq_10_9_100_100_4_mooda_result.csv	28784277796.85218	100	0.9391158939802475	[[0. 8. 0.]]	100_100	100	[4.73e+02 8.80e+01 8.10e+05]	4	9	17644	10
45	data/processed/gc_blockvariance_blocknumber_14_08_2019/constructs/seq_10/seq_10_10_100_100_0/seq_10_10_100_100_0_mooda_result.csv	27580703928.237064	100	0.9532545286465743	[[0. 8. 0.]]	100_100	100	[4.465e+02 8.800e+01 8.100e+05]	0	10	17610	10
46	data/processed/gc_blockvariance_blocknumber_14_08_2019/constructs/seq_10/seq_10_10_100_100_1/seq_10_10_100_100_1_mooda_result.csv	27506896238.799255	100	0.9507035598827387	[[0. 8. 0.]]	100_100	100	[4.465e+02 8.800e+01 8.100e+05]	1	10	17610	10
47	data/processed/gc_blockvariance_blocknumber_14_08_2019/constructs/seq_10/seq_10_10_100_100_2/seq_10_10_100_100_2_mooda_result.csv	27535739437.898846	100	0.9517004492382054	[[0. 8. 0.]]	100_100	100	[4.465e+02 8.800e+01 8.100e+05]	2	10	17610	10
48	data/processed/gc_blockvariance_blocknumber_14_08_2019/constructs/seq_10/seq_10_10_100_100_3/seq_10_10_100_100_3_mooda_result.csv	27177005392.5198	100	0.9393017499799469	[[0. 8. 0.]]	100_100	100	[4.465e+02 8.800e+01 8.100e+05]	3	10	17610	10
49	data/processed/gc_blockvariance_blocknumber_14_08_2019/constructs/seq_10/seq_10_10_100_100_4/seq_10_10_100_100_4_mooda_result.csv	26883062331.03956	100	0.9291423807611864	[[0. 8. 0.]]	100_100	100	[4.465e+02 8.800e+01 8.100e+05]	4	10	17610	10
50	data/processed/gc_blockvariance_blocknumber_14_08_2019/constructs/seq_10/seq_10_1_100_200_0/seq_10_1_100_200_0_mooda_result.csv	26467941352.996796	200	0.9422009401738383	[[0. 8. 0.]]	100_200	100	[4.39e+02 8.70e+01 8.10e+05]	0	1	17427	10
51	data/processed/gc_blockvariance_blocknumber_14_08_2019/constructs/seq_10/seq_10_1_100_200_1/seq_10_1_100_200_1_mooda_result.csv	26797777425.61061	200	0.9539423844204946	[[0. 8. 0.]]	100_200	100	[4.39e+02 8.70e+01 8.10e+05]	1	1	17427	10
52	data/processed/gc_blockvariance_blocknumber_14_08_2019/constructs/seq_10/seq_10_1_100_200_2/seq_10_1_100_200_2_mooda_result.csv	26426275682.501	200	0.9407177332485037	[[0. 8. 0.]]	100_200	100	[4.39e+02 8.70e+01 8.10e+05]	2	1	17427	10
53	data/processed/gc_blockvariance_blocknumber_14_08_2019/constructs/seq_10/seq_10_1_100_200_3/seq_10_1_100_200_3_mooda_result.csv	26731848516.438316	200	0.9515954591580303	[[0. 8. 0.]]	100_200	100	[4.39e+02 8.70e+01 8.10e+05]	3	1	17427	10
54	data/processed/gc_blockvariance_blocknumber_14_08_2019/constructs/seq_10/seq_10_1_100_200_4/seq_10_1_100_200_4_mooda_result.csv	26443450679.155647	200	0.9413291256412732	[[0. 8. 0.]]	100_200	100	[4.39e+02 8.70e+01 8.10e+05]	4	1	17427	10
55	data/processed/gc_blockvariance_blocknumber_14_08_2019/constructs/seq_10/seq_10_2_100_200_0/seq_10_2_100_200_0_mooda_result.csv	26487819774.65793	200	0.9400083956386951	[[0. 8. 0.]]	100_200	100	[4.46e+02 8.60e+01 8.10e+05]	0	2	17392	10
56	data/processed/gc_blockvariance_blocknumber_14_08_2019/constructs/seq_10/seq_10_2_100_200_1/seq_10_2_100_200_1_mooda_result.csv	26811171177.168854	200	0.9514835957754999	[[0. 8. 0.]]	100_200	100	[4.46e+02 8.60e+01 8.10e+05]	1	2	17392	10
57	data/processed/gc_blockvariance_blocknumber_14_08_2019/constructs/seq_10/seq_10_2_100_200_2/seq_10_2_100_200_2_mooda_result.csv	26856697360.417496	200	0.9530992438295558	[[0. 8. 0.]]	100_200	100	[4.46e+02 8.60e+01 8.10e+05]	2	2	17392	10
58	data/processed/gc_blockvariance_blocknumber_14_08_2019/constructs/seq_10/seq_10_2_100_200_3/seq_10_2_100_200_3_mooda_result.csv	26819758666.38968	200	0.9517883513965252	[[0. 8. 0.]]	100_200	100	[4.46e+02 8.60e+01 8.10e+05]	3	2	17392	10
59	data/processed/gc_blockvariance_blocknumber_14_08_2019/constructs/seq_10/seq_10_2_100_200_4/seq_10_2_100_200_4_mooda_result.csv	26483789328.92487	200	0.939865361864701	[[0. 8. 0.]]	100_200	100	[4.46e+02 8.60e+01 8.10e+05]	4	2	17392	10
60	data/processed/gc_blockvariance_blocknumber_14_08_2019/constructs/seq_10/seq_10_3_100_200_0/seq_10_3_100_200_0_mooda_result.csv	31630856663.234505	200	0.9543118358988483	[[0. 8. 0.]]	100_200	100	[5.115e+02 8.800e+01 8.100e+05]	0	3	17692	10
61	data/processed/gc_blockvariance_blocknumber_14_08_2019/constructs/seq_10/seq_10_3_100_200_1/seq_10_3_100_200_1_mooda_result.csv	31495164134.49095	200	0.950217954168053	[[0. 8. 0.]]	100_200	100	[5.115e+02 8.800e+01 8.100e+05]	1	3	17692	10
62	data/processed/gc_blockvariance_blocknumber_14_08_2019/constructs/seq_10/seq_10_3_100_200_2/seq_10_3_100_200_2_mooda_result.csv	31532586438.488914	200	0.9513469955978215	[[0. 8. 0.]]	100_200	100	[5.115e+02 8.800e+01 8.100e+05]	2	3	17692	10
63	data/processed/gc_blockvariance_blocknumber_14_08_2019/constructs/seq_10/seq_10_3_100_200_3/seq_10_3_100_200_3_mooda_result.csv	31155053018.461376	200	0.9399567062036547	[[0. 8. 0.]]	100_200	100	[5.115e+02 8.800e+01 8.100e+05]	3	3	17692	10
64	data/processed/gc_blockvariance_blocknumber_14_08_2019/constructs/seq_10/seq_10_3_100_200_4/seq_10_3_100_200_4_mooda_result.csv	31579869161.589478	200	0.9527735286433474	[[0. 8. 0.]]	100_200	100	[5.115e+02 8.800e+01 8.100e+05]	4	3	17692	10
65	data/processed/gc_blockvariance_blocknumber_14_08_2019/constructs/seq_10/seq_10_4_100_200_0/seq_10_4_100_200_0_mooda_result.csv	30353635837.519768	200	0.954875829498787	[[0. 8. 0.]]	100_200	100	[4.845e+02 8.900e+01 8.100e+05]	0	4	17904	10
66	data/processed/gc_blockvariance_blocknumber_14_08_2019/constructs/seq_10/seq_10_4_100_200_1/seq_10_4_100_200_1_mooda_result.csv	29917779716.56423	200	0.9411645074921793	[[0. 8. 0.]]	100_200	100	[4.845e+02 8.900e+01 8.100e+05]	1	4	17904	10
67	data/processed/gc_blockvariance_blocknumber_14_08_2019/constructs/seq_10/seq_10_4_100_200_2/seq_10_4_100_200_2_mooda_result.csv	29937270938.837975	200	0.9417776695244383	[[0. 8. 0.]]	100_200	100	[4.845e+02 8.900e+01 8.100e+05]	2	4	17904	10
68	data/processed/gc_blockvariance_blocknumber_14_08_2019/constructs/seq_10/seq_10_4_100_200_3/seq_10_4_100_200_3_mooda_result.csv	30315372320.53887	200	0.9536721217218257	[[0. 8. 0.]]	100_200	100	[4.845e+02 8.900e+01 8.100e+05]	3	4	17904	10
69	data/processed/gc_blockvariance_blocknumber_14_08_2019/constructs/seq_10/seq_10_4_100_200_4/seq_10_4_100_200_4_mooda_result.csv	30311994637.765194	200	0.9535658653360153	[[0. 8. 0.]]	100_200	100	[4.845e+02 8.900e+01 8.100e+05]	4	4	17904	10
70	data/processed/gc_blockvariance_blocknumber_14_08_2019/constructs/seq_10/seq_10_5_100_200_0/seq_10_5_100_200_0_mooda_result.csv	24744400996.107285	200	0.9502649725506096	[[0. 8. 0.]]	100_200	100	[4.175e+02 8.500e+01 8.100e+05]	0	5	17114	10
71	data/processed/gc_blockvariance_blocknumber_14_08_2019/constructs/seq_10/seq_10_5_100_200_1/seq_10_5_100_200_1_mooda_result.csv	25141185042.375107	200	0.9655027623396826	[[0. 8. 0.]]	100_200	100	[4.175e+02 8.500e+01 8.100e+05]	1	5	17114	10
72	data/processed/gc_blockvariance_blocknumber_14_08_2019/constructs/seq_10/seq_10_5_100_200_2/seq_10_5_100_200_2_mooda_result.csv	24797979464.5942	200	0.9523225589069749	[[0. 8. 0.]]	100_200	100	[4.175e+02 8.500e+01 8.100e+05]	2	5	17114	10
73	data/processed/gc_blockvariance_blocknumber_14_08_2019/constructs/seq_10/seq_10_5_100_200_3/seq_10_5_100_200_3_mooda_result.csv	24816161896.517094	200	0.953020823058725	[[0. 8. 0.]]	100_200	100	[4.175e+02 8.500e+01 8.100e+05]	3	5	17114	10
74	data/processed/gc_blockvariance_blocknumber_14_08_2019/constructs/seq_10/seq_10_5_100_200_4/seq_10_5_100_200_4_mooda_result.csv	25121873221.381226	200	0.964761125997403	[[0. 8. 0.]]	100_200	100	[4.175e+02 8.500e+01 8.100e+05]	4	5	17114	10
75	data/processed/gc_blockvariance_blocknumber_14_08_2019/constructs/seq_10/seq_10_6_100_200_0/seq_10_6_100_200_0_mooda_result.csv	25425513704.150795	200	0.9524676262757674	[[0. 8. 0.]]	100_200	100	[4.28e+02 8.50e+01 8.10e+05]	0	6	17176	10
76	data/processed/gc_blockvariance_blocknumber_14_08_2019/constructs/seq_10/seq_10_6_100_200_1/seq_10_6_100_200_1_mooda_result.csv	25718619940.902416	200	0.9634477073397683	[[0. 8. 0.]]	100_200	100	[4.28e+02 8.50e+01 8.10e+05]	1	6	17176	10
77	data/processed/gc_blockvariance_blocknumber_14_08_2019/constructs/seq_10/seq_10_6_100_200_2/seq_10_6_100_200_2_mooda_result.csv	25774768262.481243	200	0.9655510850412313	[[0. 8. 0.]]	100_200	100	[4.28e+02 8.50e+01 8.10e+05]	2	6	17176	10
78	data/processed/gc_blockvariance_blocknumber_14_08_2019/constructs/seq_10/seq_10_6_100_200_3/seq_10_6_100_200_3_mooda_result.csv	25393485125.574833	200	0.9512678005981351	[[0. 8. 0.]]	100_200	100	[4.28e+02 8.50e+01 8.10e+05]	3	6	17176	10
79	data/processed/gc_blockvariance_blocknumber_14_08_2019/constructs/seq_10/seq_10_6_100_200_4/seq_10_6_100_200_4_mooda_result.csv	25242150283.09002	200	0.9455986314371283	[[0. 8. 0.]]	100_200	100	[4.28e+02 8.50e+01 8.10e+05]	4	6	17176	10
80	data/processed/gc_blockvariance_blocknumber_14_08_2019/constructs/seq_10/seq_10_7_100_200_0/seq_10_7_100_200_0_mooda_result.csv	29696177994.036484	200	0.9533975175738748	[[0. 8. 0.]]	100_200	100	[4.93e+02 8.60e+01 8.10e+05]	0	7	17392	10
81	data/processed/gc_blockvariance_blocknumber_14_08_2019/constructs/seq_10/seq_10_7_100_200_1/seq_10_7_100_200_1_mooda_result.csv	29248659664.148884	200	0.9390299156262665	[[0. 8. 0.]]	100_200	100	[4.93e+02 8.60e+01 8.10e+05]	1	7	17392	10
82	data/processed/gc_blockvariance_blocknumber_14_08_2019/constructs/seq_10/seq_10_7_100_200_2/seq_10_7_100_200_2_mooda_result.csv	29315370804.876396	200	0.9411716806701351	[[0. 8. 0.]]	100_200	100	[4.93e+02 8.60e+01 8.10e+05]	2	7	17392	10
83	data/processed/gc_blockvariance_blocknumber_14_08_2019/constructs/seq_10/seq_10_7_100_200_3/seq_10_7_100_200_3_mooda_result.csv	29583024430.406136	200	0.94976471584796	[[0. 8. 0.]]	100_200	100	[4.93e+02 8.60e+01 8.10e+05]	3	7	17392	10
84	data/processed/gc_blockvariance_blocknumber_14_08_2019/constructs/seq_10/seq_10_7_100_200_4/seq_10_7_100_200_4_mooda_result.csv	30091594065.57652	200	0.9660923734940807	[[0. 8. 0.]]	100_200	100	[4.93e+02 8.60e+01 8.10e+05]	4	7	17392	10
85	data/processed/gc_blockvariance_blocknumber_14_08_2019/constructs/seq_10/seq_10_8_100_200_0/seq_10_8_100_200_0_mooda_result.csv	27622293280.195545	200	0.9420330564148266	[[0. 8. 0.]]	100_200	100	[4.525e+02 8.800e+01 8.100e+05]	0	8	17732	10
86	data/processed/gc_blockvariance_blocknumber_14_08_2019/constructs/seq_10/seq_10_8_100_200_1/seq_10_8_100_200_1_mooda_result.csv	27624904135.136723	200	0.9421220972354111	[[0. 8. 0.]]	100_200	100	[4.525e+02 8.800e+01 8.100e+05]	1	8	17732	10
87	data/processed/gc_blockvariance_blocknumber_14_08_2019/constructs/seq_10/seq_10_8_100_200_2/seq_10_8_100_200_2_mooda_result.csv	27603341982.700043	200	0.9413867397414925	[[0. 8. 0.]]	100_200	100	[4.525e+02 8.800e+01 8.100e+05]	2	8	17732	10
88	data/processed/gc_blockvariance_blocknumber_14_08_2019/constructs/seq_10/seq_10_8_100_200_3/seq_10_8_100_200_3_mooda_result.csv	27912040881.05062	200	0.9519146334169095	[[0. 8. 0.]]	100_200	100	[4.525e+02 8.800e+01 8.100e+05]	3	8	17732	10
89	data/processed/gc_blockvariance_blocknumber_14_08_2019/constructs/seq_10/seq_10_8_100_200_4/seq_10_8_100_200_4_mooda_result.csv	27906489087.010094	200	0.9517252945573321	[[0. 8. 0.]]	100_200	100	[4.525e+02 8.800e+01 8.100e+05]	4	8	17732	10
90	data/processed/gc_blockvariance_blocknumber_14_08_2019/constructs/seq_10/seq_10_9_100_200_0/seq_10_9_100_200_0_mooda_result.csv	29148747778.703087	200	0.9510070921979187	[[0. 8. 0.]]	100_200	100	[4.73e+02 8.80e+01 8.10e+05]	0	9	17644	10
91	data/processed/gc_blockvariance_blocknumber_14_08_2019/constructs/seq_10/seq_10_9_100_200_1/seq_10_9_100_200_1_mooda_result.csv	29236391760.33191	200	0.9538665648843705	[[0. 8. 0.]]	100_200	100	[4.73e+02 8.80e+01 8.10e+05]	1	9	17644	10
92	data/processed/gc_blockvariance_blocknumber_14_08_2019/constructs/seq_10/seq_10_9_100_200_2/seq_10_9_100_200_2_mooda_result.csv	29263207594.528587	200	0.954741458334266	[[0. 8. 0.]]	100_200	100	[4.73e+02 8.80e+01 8.10e+05]	2	9	17644	10
93	data/processed/gc_blockvariance_blocknumber_14_08_2019/constructs/seq_10/seq_10_9_100_200_3/seq_10_9_100_200_3_mooda_result.csv	28858589649.765793	200	0.9415403926136622	[[0. 8. 0.]]	100_200	100	[4.73e+02 8.80e+01 8.10e+05]	3	9	17644	10
94	data/processed/gc_blockvariance_blocknumber_14_08_2019/constructs/seq_10/seq_10_9_100_200_4/seq_10_9_100_200_4_mooda_result.csv	29219146838.226585	200	0.9533039320278556	[[0. 8. 0.]]	100_200	100	[4.73e+02 8.80e+01 8.10e+05]	4	9	17644	10
95	data/processed/gc_blockvariance_blocknumber_14_08_2019/constructs/seq_10/seq_10_10_100_200_0/seq_10_10_100_200_0_mooda_result.csv	27585588606.55083	200	0.9534233547119167	[[0. 8. 0.]]	100_200	100	[4.465e+02 8.800e+01 8.100e+05]	0	10	17610	10
96	data/processed/gc_blockvariance_blocknumber_14_08_2019/constructs/seq_10/seq_10_10_100_200_1/seq_10_10_100_200_1_mooda_result.csv	27580540661.835297	200	0.9532488857725829	[[0. 8. 0.]]	100_200	100	[4.465e+02 8.800e+01 8.100e+05]	1	10	17610	10
97	data/processed/gc_blockvariance_blocknumber_14_08_2019/constructs/seq_10/seq_10_10_100_200_2/seq_10_10_100_200_2_mooda_result.csv	27267317675.205368	200	0.9424231566230271	[[0. 8. 0.]]	100_200	100	[4.465e+02 8.800e+01 8.100e+05]	2	10	17610	10
98	data/processed/gc_blockvariance_blocknumber_14_08_2019/constructs/seq_10/seq_10_10_100_200_3/seq_10_10_100_200_3_mooda_result.csv	27228574647.5242	200	0.9410841057167614	[[0. 8. 0.]]	100_200	100	[4.465e+02 8.800e+01 8.100e+05]	3	10	17610	10
99	data/processed/gc_blockvariance_blocknumber_14_08_2019/constructs/seq_10/seq_10_10_100_200_4/seq_10_10_100_200_4_mooda_result.csv	27243827078.55629	200	0.9416112659006363	[[0. 8. 0.]]	100_200	100	[4.465e+02 8.800e+01 8.100e+05]	4	10	17610	10
100	data/processed/gc_blockvariance_blocknumber_14_08_2019/constructs/seq_10/seq_10_1_100_500_0/seq_10_1_100_500_0_mooda_result.csv	26832577646.560883	500	0.9551811963273334	[[0. 8. 0.]]	100_500	100	[4.39e+02 8.70e+01 8.10e+05]	0	1	17427	10
101	data/processed/gc_blockvariance_blocknumber_14_08_2019/constructs/seq_10/seq_10_1_100_500_1/seq_10_1_100_500_1_mooda_result.csv	26813851870.946693	500	0.9545145995885139	[[0. 8. 0.]]	100_500	100	[4.39e+02 8.70e+01 8.10e+05]	1	1	17427	10
102	data/processed/gc_blockvariance_blocknumber_14_08_2019/constructs/seq_10/seq_10_1_100_500_2/seq_10_1_100_500_2_mooda_result.csv	26350492648.40764	500	0.9380200226476033	[[0. 8. 0.]]	100_500	100	[4.39e+02 8.70e+01 8.10e+05]	2	1	17427	10
103	data/processed/gc_blockvariance_blocknumber_14_08_2019/constructs/seq_10/seq_10_1_100_500_3/seq_10_1_100_500_3_mooda_result.csv	26766289991.978912	500	0.952821500511324	[[0. 8. 0.]]	100_500	100	[4.39e+02 8.70e+01 8.10e+05]	3	1	17427	10
104	data/processed/gc_blockvariance_blocknumber_14_08_2019/constructs/seq_10/seq_10_1_100_500_4/seq_10_1_100_500_4_mooda_result.csv	26805980502.265823	500	0.9542343960444355	[[0. 8. 0.]]	100_500	100	[4.39e+02 8.70e+01 8.10e+05]	4	1	17427	10
105	data/processed/gc_blockvariance_blocknumber_14_08_2019/constructs/seq_10/seq_10_2_100_500_0/seq_10_2_100_500_0_mooda_result.csv	26892250397.444874	500	0.9543609616145795	[[0. 8. 0.]]	100_500	100	[4.46e+02 8.60e+01 8.10e+05]	0	2	17392	10
106	data/processed/gc_blockvariance_blocknumber_14_08_2019/constructs/seq_10/seq_10_2_100_500_1/seq_10_2_100_500_1_mooda_result.csv	26851068530.414597	500	0.9528994860727694	[[0. 8. 0.]]	100_500	100	[4.46e+02 8.60e+01 8.10e+05]	1	2	17392	10
107	data/processed/gc_blockvariance_blocknumber_14_08_2019/constructs/seq_10/seq_10_2_100_500_2/seq_10_2_100_500_2_mooda_result.csv	26521809916.596916	500	0.9412146488925838	[[0. 8. 0.]]	100_500	100	[4.46e+02 8.60e+01 8.10e+05]	2	2	17392	10
108	data/processed/gc_blockvariance_blocknumber_14_08_2019/constructs/seq_10/seq_10_2_100_500_3/seq_10_2_100_500_3_mooda_result.csv	26533770927.3321	500	0.9416391251464639	[[0. 8. 0.]]	100_500	100	[4.46e+02 8.60e+01 8.10e+05]	3	2	17392	10
109	data/processed/gc_blockvariance_blocknumber_14_08_2019/constructs/seq_10/seq_10_2_100_500_4/seq_10_2_100_500_4_mooda_result.csv	26811000477.724335	500	0.9514775379378846	[[0. 8. 0.]]	100_500	100	[4.46e+02 8.60e+01 8.10e+05]	4	2	17392	10
110	data/processed/gc_blockvariance_blocknumber_14_08_2019/constructs/seq_10/seq_10_3_100_500_0/seq_10_3_100_500_0_mooda_result.csv	31644286988.00538	500	0.9547170325719977	[[0. 8. 0.]]	100_500	100	[5.115e+02 8.800e+01 8.100e+05]	0	3	17692	10
111	data/processed/gc_blockvariance_blocknumber_14_08_2019/constructs/seq_10/seq_10_3_100_500_1/seq_10_3_100_500_1_mooda_result.csv	31647376999.08828	500	0.9548102590748669	[[0. 8. 0.]]	100_500	100	[5.115e+02 8.800e+01 8.100e+05]	1	3	17692	10
112	data/processed/gc_blockvariance_blocknumber_14_08_2019/constructs/seq_10/seq_10_3_100_500_2/seq_10_3_100_500_2_mooda_result.csv	31644060276.84268	500	0.9547101926324982	[[0. 8. 0.]]	100_500	100	[5.115e+02 8.800e+01 8.100e+05]	2	3	17692	10
113	data/processed/gc_blockvariance_blocknumber_14_08_2019/constructs/seq_10/seq_10_3_100_500_3/seq_10_3_100_500_3_mooda_result.csv	31631559966.576424	500	0.9543330547583488	[[0. 8. 0.]]	100_500	100	[5.115e+02 8.800e+01 8.100e+05]	3	3	17692	10
114	data/processed/gc_blockvariance_blocknumber_14_08_2019/constructs/seq_10/seq_10_3_100_500_4/seq_10_3_100_500_4_mooda_result.csv	31637717662.452644	500	0.9545188341736555	[[0. 8. 0.]]	100_500	100	[5.115e+02 8.800e+01 8.100e+05]	4	3	17692	10
115	data/processed/gc_blockvariance_blocknumber_14_08_2019/constructs/seq_10/seq_10_4_100_500_0/seq_10_4_100_500_0_mooda_result.csv	29954296342.217552	500	0.9423132609198694	[[0. 8. 0.]]	100_500	100	[4.845e+02 8.900e+01 8.100e+05]	0	4	17904	10
116	data/processed/gc_blockvariance_blocknumber_14_08_2019/constructs/seq_10/seq_10_4_100_500_1/seq_10_4_100_500_1_mooda_result.csv	30367441433.3795	500	0.9553101310061535	[[0. 8. 0.]]	100_500	100	[4.845e+02 8.900e+01 8.100e+05]	1	4	17904	10
117	data/processed/gc_blockvariance_blocknumber_14_08_2019/constructs/seq_10/seq_10_4_100_500_2/seq_10_4_100_500_2_mooda_result.csv	30317487785.682495	500	0.953738670801633	[[0. 8. 0.]]	100_500	100	[4.845e+02 8.900e+01 8.100e+05]	2	4	17904	10
118	data/processed/gc_blockvariance_blocknumber_14_08_2019/constructs/seq_10/seq_10_4_100_500_3/seq_10_4_100_500_3_mooda_result.csv	30266539571.296165	500	0.9521359231527502	[[0. 8. 0.]]	100_500	100	[4.845e+02 8.900e+01 8.100e+05]	3	4	17904	10
119	data/processed/gc_blockvariance_blocknumber_14_08_2019/constructs/seq_10/seq_10_4_100_500_4/seq_10_4_100_500_4_mooda_result.csv	30335279210.70542	500	0.9542983599873922	[[0. 8. 0.]]	100_500	100	[4.845e+02 8.900e+01 8.100e+05]	4	4	17904	10
120	data/processed/gc_blockvariance_blocknumber_14_08_2019/constructs/seq_10/seq_10_5_100_500_0/seq_10_5_100_500_0_mooda_result.csv	24825115548.218594	500	0.9533646722224083	[[0. 8. 0.]]	100_500	100	[4.175e+02 8.500e+01 8.100e+05]	0	5	17114	10
121	data/processed/gc_blockvariance_blocknumber_14_08_2019/constructs/seq_10/seq_10_5_100_500_1/seq_10_5_100_500_1_mooda_result.csv	24784259021.08039	500	0.9517956495313515	[[0. 8. 0.]]	100_500	100	[4.175e+02 8.500e+01 8.100e+05]	1	5	17114	10
122	data/processed/gc_blockvariance_blocknumber_14_08_2019/constructs/seq_10/seq_10_5_100_500_2/seq_10_5_100_500_2_mooda_result.csv	24793904667.43132	500	0.9521660735261106	[[0. 8. 0.]]	100_500	100	[4.175e+02 8.500e+01 8.100e+05]	2	5	17114	10
123	data/processed/gc_blockvariance_blocknumber_14_08_2019/constructs/seq_10/seq_10_5_100_500_3/seq_10_5_100_500_3_mooda_result.csv	25140816448.654716	500	0.9654886071495188	[[0. 8. 0.]]	100_500	100	[4.175e+02 8.500e+01 8.100e+05]	3	5	17114	10
124	data/processed/gc_blockvariance_blocknumber_14_08_2019/constructs/seq_10/seq_10_5_100_500_4/seq_10_5_100_500_4_mooda_result.csv	24795878893.969574	500	0.9522418902059113	[[0. 8. 0.]]	100_500	100	[4.175e+02 8.500e+01 8.100e+05]	4	5	17114	10
125	data/processed/gc_blockvariance_blocknumber_14_08_2019/constructs/seq_10/seq_10_6_100_500_0/seq_10_6_100_500_0_mooda_result.csv	25413948621.54899	500	0.9520343855986428	[[0. 8. 0.]]	100_500	100	[4.28e+02 8.50e+01 8.10e+05]	0	6	17176	10
126	data/processed/gc_blockvariance_blocknumber_14_08_2019/constructs/seq_10/seq_10_6_100_500_1/seq_10_6_100_500_1_mooda_result.csv	25400169729.11427	500	0.9515182131774004	[[0. 8. 0.]]	100_500	100	[4.28e+02 8.50e+01 8.10e+05]	1	6	17176	10
127	data/processed/gc_blockvariance_blocknumber_14_08_2019/constructs/seq_10/seq_10_6_100_500_2/seq_10_6_100_500_2_mooda_result.csv	25762352287.859764	500	0.9650859690159181	[[0. 8. 0.]]	100_500	100	[4.28e+02 8.50e+01 8.10e+05]	2	6	17176	10
128	data/processed/gc_blockvariance_blocknumber_14_08_2019/constructs/seq_10/seq_10_6_100_500_3/seq_10_6_100_500_3_mooda_result.csv	25457112052.271713	500	0.9536513350487411	[[0. 8. 0.]]	100_500	100	[4.28e+02 8.50e+01 8.10e+05]	3	6	17176	10
129	data/processed/gc_blockvariance_blocknumber_14_08_2019/constructs/seq_10/seq_10_6_100_500_4/seq_10_6_100_500_4_mooda_result.csv	25801720457.967583	500	0.9665607438413052	[[0. 8. 0.]]	100_500	100	[4.28e+02 8.50e+01 8.10e+05]	4	6	17176	10
130	data/processed/gc_blockvariance_blocknumber_14_08_2019/constructs/seq_10/seq_10_7_100_500_0/seq_10_7_100_500_0_mooda_result.csv	29657049819.01388	500	0.9521413052444216	[[0. 8. 0.]]	100_500	100	[4.93e+02 8.60e+01 8.10e+05]	0	7	17392	10
131	data/processed/gc_blockvariance_blocknumber_14_08_2019/constructs/seq_10/seq_10_7_100_500_1/seq_10_7_100_500_1_mooda_result.csv	29695618076.54065	500	0.9533795413901827	[[0. 8. 0.]]	100_500	100	[4.93e+02 8.60e+01 8.10e+05]	1	7	17392	10
132	data/processed/gc_blockvariance_blocknumber_14_08_2019/constructs/seq_10/seq_10_7_100_500_2/seq_10_7_100_500_2_mooda_result.csv	29717876632.461693	500	0.9540941536195465	[[0. 8. 0.]]	100_500	100	[4.93e+02 8.60e+01 8.10e+05]	2	7	17392	10
133	data/processed/gc_blockvariance_blocknumber_14_08_2019/constructs/seq_10/seq_10_7_100_500_3/seq_10_7_100_500_3_mooda_result.csv	29717589043.505394	500	0.9540849205594176	[[0. 8. 0.]]	100_500	100	[4.93e+02 8.60e+01 8.10e+05]	3	7	17392	10
134	data/processed/gc_blockvariance_blocknumber_14_08_2019/constructs/seq_10/seq_10_7_100_500_4/seq_10_7_100_500_4_mooda_result.csv	29308723011.22885	500	0.9409582528693526	[[0. 8. 0.]]	100_500	100	[4.93e+02 8.60e+01 8.10e+05]	4	7	17392	10
135	data/processed/gc_blockvariance_blocknumber_14_08_2019/constructs/seq_10/seq_10_8_100_500_0/seq_10_8_100_500_0_mooda_result.csv	27967022459.37201	500	0.9537897298742245	[[0. 8. 0.]]	100_500	100	[4.525e+02 8.800e+01 8.100e+05]	0	8	17732	10
136	data/processed/gc_blockvariance_blocknumber_14_08_2019/constructs/seq_10/seq_10_8_100_500_1/seq_10_8_100_500_1_mooda_result.csv	28374488746.12299	500	0.967685995024998	[[0. 8. 0.]]	100_500	100	[4.525e+02 8.800e+01 8.100e+05]	1	8	17732	10
137	data/processed/gc_blockvariance_blocknumber_14_08_2019/constructs/seq_10/seq_10_8_100_500_2/seq_10_8_100_500_2_mooda_result.csv	27638901797.39468	500	0.9425994747082286	[[0. 8. 0.]]	100_500	100	[4.525e+02 8.800e+01 8.100e+05]	2	8	17732	10
138	data/processed/gc_blockvariance_blocknumber_14_08_2019/constructs/seq_10/seq_10_8_100_500_3/seq_10_8_100_500_3_mooda_result.csv	27578835883.94654	500	0.9405509816501787	[[0. 8. 0.]]	100_500	100	[4.525e+02 8.800e+01 8.100e+05]	3	8	17732	10
139	data/processed/gc_blockvariance_blocknumber_14_08_2019/constructs/seq_10/seq_10_8_100_500_4/seq_10_8_100_500_4_mooda_result.csv	27580774373.444794	500	0.9406170920620965	[[0. 8. 0.]]	100_500	100	[4.525e+02 8.800e+01 8.100e+05]	4	8	17732	10
140	data/processed/gc_blockvariance_blocknumber_14_08_2019/constructs/seq_10/seq_10_9_100_500_0/seq_10_9_100_500_0_mooda_result.csv	29206984119.311012	500	0.9529071111408338	[[0. 8. 0.]]	100_500	100	[4.73e+02 8.80e+01 8.10e+05]	0	9	17644	10
141	data/processed/gc_blockvariance_blocknumber_14_08_2019/constructs/seq_10/seq_10_9_100_500_1/seq_10_9_100_500_1_mooda_result.csv	28882555764.76707	500	0.942322311120477	[[0. 8. 0.]]	100_500	100	[4.73e+02 8.80e+01 8.10e+05]	1	9	17644	10
142	data/processed/gc_blockvariance_blocknumber_14_08_2019/constructs/seq_10/seq_10_9_100_500_2/seq_10_9_100_500_2_mooda_result.csv	29201373202.677753	500	0.9527240493656772	[[0. 8. 0.]]	100_500	100	[4.73e+02 8.80e+01 8.10e+05]	2	9	17644	10
143	data/processed/gc_blockvariance_blocknumber_14_08_2019/constructs/seq_10/seq_10_9_100_500_3/seq_10_9_100_500_3_mooda_result.csv	29619055311.403763	500	0.966351346520886	[[0. 8. 0.]]	100_500	100	[4.73e+02 8.80e+01 8.10e+05]	3	9	17644	10
144	data/processed/gc_blockvariance_blocknumber_14_08_2019/constructs/seq_10/seq_10_9_100_500_4/seq_10_9_100_500_4_mooda_result.csv	28889538855.177727	500	0.9425501414395155	[[0. 8. 0.]]	100_500	100	[4.73e+02 8.80e+01 8.10e+05]	4	9	17644	10
145	data/processed/gc_blockvariance_blocknumber_14_08_2019/constructs/seq_10/seq_10_10_100_500_0/seq_10_10_100_500_0_mooda_result.csv	27635245929.262146	500	0.9551396295350029	[[0. 8. 0.]]	100_500	100	[4.465e+02 8.800e+01 8.100e+05]	0	10	17610	10
146	data/processed/gc_blockvariance_blocknumber_14_08_2019/constructs/seq_10/seq_10_10_100_500_1/seq_10_10_100_500_1_mooda_result.csv	27633271288.040134	500	0.955071381251992	[[0. 8. 0.]]	100_500	100	[4.465e+02 8.800e+01 8.100e+05]	1	10	17610	10
147	data/processed/gc_blockvariance_blocknumber_14_08_2019/constructs/seq_10/seq_10_10_100_500_2/seq_10_10_100_500_2_mooda_result.csv	27202526435.48276	500	0.9401838177416518	[[0. 8. 0.]]	100_500	100	[4.465e+02 8.800e+01 8.100e+05]	2	10	17610	10
148	data/processed/gc_blockvariance_blocknumber_14_08_2019/constructs/seq_10/seq_10_10_100_500_3/seq_10_10_100_500_3_mooda_result.csv	27636718311.937386	500	0.9551905185716542	[[0. 8. 0.]]	100_500	100	[4.465e+02 8.800e+01 8.100e+05]	3	10	17610	10
149	data/processed/gc_blockvariance_blocknumber_14_08_2019/constructs/seq_10/seq_10_10_100_500_4/seq_10_10_100_500_4_mooda_result.csv	27281006229.12706	500	0.942896265505615	[[0. 8. 0.]]	100_500	100	[4.465e+02 8.800e+01 8.100e+05]	4	10	17610	10
150	data/processed/gc_blockvariance_blocknumber_14_08_2019/constructs/seq_10/seq_10_1_100_1000_0/seq_10_1_100_1000_0_mooda_result.csv	26830170747.681725	1000	0.9550955159808115	[[0. 8. 0.]]	100_1000	100	[4.39e+02 8.70e+01 8.10e+05]	0	1	17427	10
151	data/processed/gc_blockvariance_blocknumber_14_08_2019/constructs/seq_10/seq_10_1_100_1000_1/seq_10_1_100_1000_1_mooda_result.csv	26787796929.632915	1000	0.9535871005482746	[[0. 8. 0.]]	100_1000	100	[4.39e+02 8.70e+01 8.10e+05]	1	1	17427	10
152	data/processed/gc_blockvariance_blocknumber_14_08_2019/constructs/seq_10/seq_10_1_100_1000_2/seq_10_1_100_1000_2_mooda_result.csv	26827351830.790726	1000	0.9549951686923863	[[0. 8. 0.]]	100_1000	100	[4.39e+02 8.70e+01 8.10e+05]	2	1	17427	10
153	data/processed/gc_blockvariance_blocknumber_14_08_2019/constructs/seq_10/seq_10_1_100_1000_3/seq_10_1_100_1000_3_mooda_result.csv	26753715465.462997	1000	0.9523738748139746	[[0. 8. 0.]]	100_1000	100	[4.39e+02 8.70e+01 8.10e+05]	3	1	17427	10
154	data/processed/gc_blockvariance_blocknumber_14_08_2019/constructs/seq_10/seq_10_1_100_1000_4/seq_10_1_100_1000_4_mooda_result.csv	26831814522.749245	1000	0.9551540307853215	[[0. 8. 0.]]	100_1000	100	[4.39e+02 8.70e+01 8.10e+05]	4	1	17427	10
155	data/processed/gc_blockvariance_blocknumber_14_08_2019/constructs/seq_10/seq_10_2_100_1000_0/seq_10_2_100_1000_0_mooda_result.csv	27246237858.874138	1000	0.9669233842120292	[[0. 8. 0.]]	100_1000	100	[4.46e+02 8.60e+01 8.10e+05]	0	2	17392	10
156	data/processed/gc_blockvariance_blocknumber_14_08_2019/constructs/seq_10/seq_10_2_100_1000_1/seq_10_2_100_1000_1_mooda_result.csv	26887407364.158142	1000	0.9541890904681954	[[0. 8. 0.]]	100_1000	100	[4.46e+02 8.60e+01 8.10e+05]	1	2	17392	10
157	data/processed/gc_blockvariance_blocknumber_14_08_2019/constructs/seq_10/seq_10_2_100_1000_2/seq_10_2_100_1000_2_mooda_result.csv	26874667107.56424	1000	0.9537369600828809	[[0. 8. 0.]]	100_1000	100	[4.46e+02 8.60e+01 8.10e+05]	2	2	17392	10
158	data/processed/gc_blockvariance_blocknumber_14_08_2019/constructs/seq_10/seq_10_2_100_1000_3/seq_10_2_100_1000_3_mooda_result.csv	26857164811.48216	1000	0.9531158328855472	[[0. 8. 0.]]	100_1000	100	[4.46e+02 8.60e+01 8.10e+05]	3	2	17392	10
159	data/processed/gc_blockvariance_blocknumber_14_08_2019/constructs/seq_10/seq_10_2_100_1000_4/seq_10_2_100_1000_4_mooda_result.csv	26856580513.98562	1000	0.9530950971452345	[[0. 8. 0.]]	100_1000	100	[4.46e+02 8.60e+01 8.10e+05]	4	2	17392	10
160	data/processed/gc_blockvariance_blocknumber_14_08_2019/constructs/seq_10/seq_10_3_100_1000_0/seq_10_3_100_1000_0_mooda_result.csv	31243134178.929146	1000	0.9426141395716165	[[0. 8. 0.]]	100_1000	100	[5.115e+02 8.800e+01 8.100e+05]	0	3	17692	10
161	data/processed/gc_blockvariance_blocknumber_14_08_2019/constructs/seq_10/seq_10_3_100_1000_1/seq_10_3_100_1000_1_mooda_result.csv	32066329408.321815	1000	0.9674501710148623	[[0. 8. 0.]]	100_1000	100	[5.115e+02 8.800e+01 8.100e+05]	1	3	17692	10
162	data/processed/gc_blockvariance_blocknumber_14_08_2019/constructs/seq_10/seq_10_3_100_1000_2/seq_10_3_100_1000_2_mooda_result.csv	31652642716.31662	1000	0.9549691272436618	[[0. 8. 0.]]	100_1000	100	[5.115e+02 8.800e+01 8.100e+05]	2	3	17692	10
163	data/processed/gc_blockvariance_blocknumber_14_08_2019/constructs/seq_10/seq_10_3_100_1000_3/seq_10_3_100_1000_3_mooda_result.csv	31651666558.321987	1000	0.9549396762825986	[[0. 8. 0.]]	100_1000	100	[5.115e+02 8.800e+01 8.100e+05]	3	3	17692	10
164	data/processed/gc_blockvariance_blocknumber_14_08_2019/constructs/seq_10/seq_10_3_100_1000_4/seq_10_3_100_1000_4_mooda_result.csv	31639463674.482155	1000	0.954571511847331	[[0. 8. 0.]]	100_1000	100	[5.115e+02 8.800e+01 8.100e+05]	4	3	17692	10
165	data/processed/gc_blockvariance_blocknumber_14_08_2019/constructs/seq_10/seq_10_4_100_1000_0/seq_10_4_100_1000_0_mooda_result.csv	30292750179.81077	1000	0.9529604661063859	[[0. 8. 0.]]	100_1000	100	[4.845e+02 8.900e+01 8.100e+05]	0	4	17904	10
166	data/processed/gc_blockvariance_blocknumber_14_08_2019/constructs/seq_10/seq_10_4_100_1000_1/seq_10_4_100_1000_1_mooda_result.csv	30351908453.540905	1000	0.9548214888188595	[[0. 8. 0.]]	100_1000	100	[4.845e+02 8.900e+01 8.100e+05]	1	4	17904	10
167	data/processed/gc_blockvariance_blocknumber_14_08_2019/constructs/seq_10/seq_10_4_100_1000_2/seq_10_4_100_1000_2_mooda_result.csv	30375580888.257797	1000	0.9555661849685251	[[0. 8. 0.]]	100_1000	100	[4.845e+02 8.900e+01 8.100e+05]	2	4	17904	10
168	data/processed/gc_blockvariance_blocknumber_14_08_2019/constructs/seq_10/seq_10_4_100_1000_3/seq_10_4_100_1000_3_mooda_result.csv	30262258729.146538	1000	0.9520012548474289	[[0. 8. 0.]]	100_1000	100	[4.845e+02 8.900e+01 8.100e+05]	3	4	17904	10
169	data/processed/gc_blockvariance_blocknumber_14_08_2019/constructs/seq_10/seq_10_4_100_1000_4/seq_10_4_100_1000_4_mooda_result.csv	30249504184.948025	1000	0.9516000177094258	[[0. 8. 0.]]	100_1000	100	[4.845e+02 8.900e+01 8.100e+05]	4	4	17904	10
170	data/processed/gc_blockvariance_blocknumber_14_08_2019/constructs/seq_10/seq_10_5_100_1000_0/seq_10_5_100_1000_0_mooda_result.csv	25136691414.38202	1000	0.9653301925012704	[[0. 8. 0.]]	100_1000	100	[4.175e+02 8.500e+01 8.100e+05]	0	5	17114	10
171	data/processed/gc_blockvariance_blocknumber_14_08_2019/constructs/seq_10/seq_10_5_100_1000_1/seq_10_5_100_1000_1_mooda_result.csv	24810882374.26148	1000	0.952818072340609	[[0. 8. 0.]]	100_1000	100	[4.175e+02 8.500e+01 8.100e+05]	1	5	17114	10
172	data/processed/gc_blockvariance_blocknumber_14_08_2019/constructs/seq_10/seq_10_5_100_1000_2/seq_10_5_100_1000_2_mooda_result.csv	24706062640.143654	1000	0.948792655771426	[[0. 8. 0.]]	100_1000	100	[4.175e+02 8.500e+01 8.100e+05]	2	5	17114	10
173	data/processed/gc_blockvariance_blocknumber_14_08_2019/constructs/seq_10/seq_10_5_100_1000_3/seq_10_5_100_1000_3_mooda_result.csv	24831087026.090282	1000	0.9535939962725931	[[0. 8. 0.]]	100_1000	100	[4.175e+02 8.500e+01 8.100e+05]	3	5	17114	10
174	data/processed/gc_blockvariance_blocknumber_14_08_2019/constructs/seq_10/seq_10_5_100_1000_4/seq_10_5_100_1000_4_mooda_result.csv	24831238163.68717	1000	0.9535998004447926	[[0. 8. 0.]]	100_1000	100	[4.175e+02 8.500e+01 8.100e+05]	4	5	17114	10
175	data/processed/gc_blockvariance_blocknumber_14_08_2019/constructs/seq_10/seq_10_6_100_1000_0/seq_10_6_100_1000_0_mooda_result.csv	25450993136.11651	1000	0.9534221137392509	[[0. 8. 0.]]	100_1000	100	[4.28e+02 8.50e+01 8.10e+05]	0	6	17176	10
176	data/processed/gc_blockvariance_blocknumber_14_08_2019/constructs/seq_10/seq_10_6_100_1000_1/seq_10_6_100_1000_1_mooda_result.csv	25363475109.24194	1000	0.9501435924757866	[[0. 8. 0.]]	100_1000	100	[4.28e+02 8.50e+01 8.10e+05]	1	6	17176	10
177	data/processed/gc_blockvariance_blocknumber_14_08_2019/constructs/seq_10/seq_10_6_100_1000_2/seq_10_6_100_1000_2_mooda_result.csv	25748238210.58832	1000	0.9645572402031112	[[0. 8. 0.]]	100_1000	100	[4.28e+02 8.50e+01 8.10e+05]	2	6	17176	10
178	data/processed/gc_blockvariance_blocknumber_14_08_2019/constructs/seq_10/seq_10_6_100_1000_3/seq_10_6_100_1000_3_mooda_result.csv	25730236699.642456	1000	0.9638828838617017	[[0. 8. 0.]]	100_1000	100	[4.28e+02 8.50e+01 8.10e+05]	3	6	17176	10
179	data/processed/gc_blockvariance_blocknumber_14_08_2019/constructs/seq_10/seq_10_6_100_1000_4/seq_10_6_100_1000_4_mooda_result.csv	25429684542.55274	1000	0.9526238704562588	[[0. 8. 0.]]	100_1000	100	[4.28e+02 8.50e+01 8.10e+05]	4	6	17176	10
180	data/processed/gc_blockvariance_blocknumber_14_08_2019/constructs/seq_10/seq_10_7_100_1000_0/seq_10_7_100_1000_0_mooda_result.csv	29699974281.273136	1000	0.9535193975958813	[[0. 8. 0.]]	100_1000	100	[4.93e+02 8.60e+01 8.10e+05]	0	7	17392	10
181	data/processed/gc_blockvariance_blocknumber_14_08_2019/constructs/seq_10/seq_10_7_100_1000_1/seq_10_7_100_1000_1_mooda_result.csv	29718047357.158115	1000	0.9540996347458311	[[0. 8. 0.]]	100_1000	100	[4.93e+02 8.60e+01 8.10e+05]	1	7	17392	10
182	data/processed/gc_blockvariance_blocknumber_14_08_2019/constructs/seq_10/seq_10_7_100_1000_2/seq_10_7_100_1000_2_mooda_result.csv	29723663392.50264	1000	0.954279937886429	[[0. 8. 0.]]	100_1000	100	[4.93e+02 8.60e+01 8.10e+05]	2	7	17392	10
183	data/processed/gc_blockvariance_blocknumber_14_08_2019/constructs/seq_10/seq_10_7_100_1000_3/seq_10_7_100_1000_3_mooda_result.csv	29713000754.579422	1000	0.9539376132772208	[[0. 8. 0.]]	100_1000	100	[4.93e+02 8.60e+01 8.10e+05]	3	7	17392	10
184	data/processed/gc_blockvariance_blocknumber_14_08_2019/constructs/seq_10/seq_10_7_100_1000_4/seq_10_7_100_1000_4_mooda_result.csv	29688271178.87352	1000	0.953143668814287	[[0. 8. 0.]]	100_1000	100	[4.93e+02 8.60e+01 8.10e+05]	4	7	17392	10
185	data/processed/gc_blockvariance_blocknumber_14_08_2019/constructs/seq_10/seq_10_8_100_1000_0/seq_10_8_100_1000_0_mooda_result.csv	27959699017.286285	1000	0.9535399705779376	[[0. 8. 0.]]	100_1000	100	[4.525e+02 8.800e+01 8.100e+05]	0	8	17732	10
186	data/processed/gc_blockvariance_blocknumber_14_08_2019/constructs/seq_10/seq_10_8_100_1000_1/seq_10_8_100_1000_1_mooda_result.csv	27995445242.213936	1000	0.95475906289523	[[0. 8. 0.]]	100_1000	100	[4.525e+02 8.800e+01 8.100e+05]	1	8	17732	10
187	data/processed/gc_blockvariance_blocknumber_14_08_2019/constructs/seq_10/seq_10_8_100_1000_2/seq_10_8_100_1000_2_mooda_result.csv	27593702561.25099	1000	0.94105799608659	[[0. 8. 0.]]	100_1000	100	[4.525e+02 8.800e+01 8.100e+05]	2	8	17732	10
188	data/processed/gc_blockvariance_blocknumber_14_08_2019/constructs/seq_10/seq_10_8_100_1000_3/seq_10_8_100_1000_3_mooda_result.csv	27643584060.162827	1000	0.9427591589988005	[[0. 8. 0.]]	100_1000	100	[4.525e+02 8.800e+01 8.100e+05]	3	8	17732	10
189	data/processed/gc_blockvariance_blocknumber_14_08_2019/constructs/seq_10/seq_10_8_100_1000_4/seq_10_8_100_1000_4_mooda_result.csv	27645672762.18352	1000	0.9428303922714522	[[0. 8. 0.]]	100_1000	100	[4.525e+02 8.800e+01 8.100e+05]	4	8	17732	10
190	data/processed/gc_blockvariance_blocknumber_14_08_2019/constructs/seq_10/seq_10_9_100_1000_0/seq_10_9_100_1000_0_mooda_result.csv	29237503114.834988	1000	0.9539028239381864	[[0. 8. 0.]]	100_1000	100	[4.73e+02 8.80e+01 8.10e+05]	0	9	17644	10
191	data/processed/gc_blockvariance_blocknumber_14_08_2019/constructs/seq_10/seq_10_9_100_1000_1/seq_10_9_100_1000_1_mooda_result.csv	29266214873.534065	1000	0.9548395738239652	[[0. 8. 0.]]	100_1000	100	[4.73e+02 8.80e+01 8.10e+05]	1	9	17644	10
192	data/processed/gc_blockvariance_blocknumber_14_08_2019/constructs/seq_10/seq_10_9_100_1000_2/seq_10_9_100_1000_2_mooda_result.csv	29019878346.79561	1000	0.9468025979039624	[[0. 8. 0.]]	100_1000	100	[4.73e+02 8.80e+01 8.10e+05]	2	9	17644	10
193	data/processed/gc_blockvariance_blocknumber_14_08_2019/constructs/seq_10/seq_10_9_100_1000_3/seq_10_9_100_1000_3_mooda_result.csv	29270261826.973946	1000	0.9549716097334437	[[0. 8. 0.]]	100_1000	100	[4.73e+02 8.80e+01 8.10e+05]	3	9	17644	10
194	data/processed/gc_blockvariance_blocknumber_14_08_2019/constructs/seq_10/seq_10_9_100_1000_4/seq_10_9_100_1000_4_mooda_result.csv	29278528100.959732	1000	0.955241305201881	[[0. 8. 0.]]	100_1000	100	[4.73e+02 8.80e+01 8.10e+05]	4	9	17644	10
195	data/processed/gc_blockvariance_blocknumber_14_08_2019/constructs/seq_10/seq_10_10_100_1000_0/seq_10_10_100_1000_0_mooda_result.csv	27644538627.973106	1000	0.9554608072378136	[[0. 8. 0.]]	100_1000	100	[4.465e+02 8.800e+01 8.100e+05]	0	10	17610	10
196	data/processed/gc_blockvariance_blocknumber_14_08_2019/constructs/seq_10/seq_10_10_100_1000_1/seq_10_10_100_1000_1_mooda_result.csv	28000684469.946526	1000	0.967770052049083	[[0. 8. 0.]]	100_1000	100	[4.465e+02 8.800e+01 8.100e+05]	1	10	17610	10
197	data/processed/gc_blockvariance_blocknumber_14_08_2019/constructs/seq_10/seq_10_10_100_1000_2/seq_10_10_100_1000_2_mooda_result.csv	27645245171.524727	1000	0.9554852270583526	[[0. 8. 0.]]	100_1000	100	[4.465e+02 8.800e+01 8.100e+05]	2	10	17610	10
198	data/processed/gc_blockvariance_blocknumber_14_08_2019/constructs/seq_10/seq_10_10_100_1000_3/seq_10_10_100_1000_3_mooda_result.csv	28010069807.909195	1000	0.9680944315841039	[[0. 8. 0.]]	100_1000	100	[4.465e+02 8.800e+01 8.100e+05]	3	10	17610	10
199	data/processed/gc_blockvariance_blocknumber_14_08_2019/constructs/seq_10/seq_10_10_100_1000_4/seq_10_10_100_1000_4_mooda_result.csv	27629613562.563442	1000	0.9549449615861171	[[0. 8. 0.]]	100_1000	100	[4.465e+02 8.800e+01 8.100e+05]	4	10	17610	10
