## Supplementary Tables for "Design and assembly of DNA molecules using multi-objective optimisation": t_max_gc_blockvariance_blocknumber_seq_20_hypervolume.csv

	filename	hypervolume	iterations	normalised_hypervolume	null_point	parameter_setting	population_size	reference_points	run	sequence_id	sequence_length	transcription_units
0	data/processed/gc_blockvariance_blocknumber_14_08_2019/constructs/seq_20/seq_20_1_100_100_0/seq_20_1_100_100_0_mooda_result.csv	102512785258.60493	100	0.941165490917531	[[ 0. 17. 0.]]	100_100	100	[8.565e+02 1.740e+02 8.100e+05]	0	1	34992	20
1	data/processed/gc_blockvariance_blocknumber_14_08_2019/constructs/seq_20/seq_20_1_100_100_1/seq_20_1_100_100_1_mooda_result.csv	102368993361.17741	100	0.9398453436657425	[[ 0. 17. 0.]]	100_100	100	[8.565e+02 1.740e+02 8.100e+05]	1	1	34992	20
2	data/processed/gc_blockvariance_blocknumber_14_08_2019/constructs/seq_20/seq_20_1_100_100_2/seq_20_1_100_100_2_mooda_result.csv	101959755541.20169	100	0.9360881487678783	[[ 0. 17. 0.]]	100_100	100	[8.565e+02 1.740e+02 8.100e+05]	2	1	34992	20
3	data/processed/gc_blockvariance_blocknumber_14_08_2019/constructs/seq_20/seq_20_1_100_100_3/seq_20_1_100_100_3_mooda_result.csv	102218155482.04742	100	0.9384605075577174	[[ 0. 17. 0.]]	100_100	100	[8.565e+02 1.740e+02 8.100e+05]	3	1	34992	20
4	data/processed/gc_blockvariance_blocknumber_14_08_2019/constructs/seq_20/seq_20_1_100_100_4/seq_20_1_100_100_4_mooda_result.csv	101332173335.8649	100	0.9303263434195319	[[ 0. 17. 0.]]	100_100	100	[8.565e+02 1.740e+02 8.100e+05]	4	1	34992	20
5	data/processed/gc_blockvariance_blocknumber_14_08_2019/constructs/seq_20/seq_20_2_100_100_0/seq_20_2_100_100_0_mooda_result.csv	92612798624.62137	100	0.9513517947593345	[[ 0. 17. 0.]]	100_100	100	[7.655e+02 1.740e+02 8.100e+05]	0	2	34923	20
6	data/processed/gc_blockvariance_blocknumber_14_08_2019/constructs/seq_20/seq_20_2_100_100_1/seq_20_2_100_100_1_mooda_result.csv	90935476731.61288	100	0.93412174430194	[[ 0. 17. 0.]]	100_100	100	[7.655e+02 1.740e+02 8.100e+05]	1	2	34923	20
7	data/processed/gc_blockvariance_blocknumber_14_08_2019/constructs/seq_20/seq_20_2_100_100_2/seq_20_2_100_100_2_mooda_result.csv	91021629667.8251	100	0.935006738079328	[[ 0. 17. 0.]]	100_100	100	[7.655e+02 1.740e+02 8.100e+05]	2	2	34923	20
8	data/processed/gc_blockvariance_blocknumber_14_08_2019/constructs/seq_20/seq_20_2_100_100_3/seq_20_2_100_100_3_mooda_result.csv	91816485788.66962	100	0.9431717844700094	[[ 0. 17. 0.]]	100_100	100	[7.655e+02 1.740e+02 8.100e+05]	3	2	34923	20
9	data/processed/gc_blockvariance_blocknumber_14_08_2019/constructs/seq_20/seq_20_2_100_100_4/seq_20_2_100_100_4_mooda_result.csv	91239599322.15305	100	0.9372458003355983	[[ 0. 17. 0.]]	100_100	100	[7.655e+02 1.740e+02 8.100e+05]	4	2	34923	20
10	data/processed/gc_blockvariance_blocknumber_14_08_2019/constructs/seq_20/seq_20_3_100_100_0/seq_20_3_100_100_0_mooda_result.csv	101492543339.76877	100	0.9163736614297596	[[ 0. 17. 0.]]	100_100	100	[8.765e+02 1.730e+02 8.100e+05]	0	3	34684	20
11	data/processed/gc_blockvariance_blocknumber_14_08_2019/constructs/seq_20/seq_20_3_100_100_1/seq_20_3_100_100_1_mooda_result.csv	103435033508.6148	100	0.9339123570791302	[[ 0. 17. 0.]]	100_100	100	[8.765e+02 1.730e+02 8.100e+05]	1	3	34684	20
12	data/processed/gc_blockvariance_blocknumber_14_08_2019/constructs/seq_20/seq_20_3_100_100_2/seq_20_3_100_100_2_mooda_result.csv	103843801462.70016	100	0.9376031128177695	[[ 0. 17. 0.]]	100_100	100	[8.765e+02 1.730e+02 8.100e+05]	2	3	34684	20
13	data/processed/gc_blockvariance_blocknumber_14_08_2019/constructs/seq_20/seq_20_3_100_100_3/seq_20_3_100_100_3_mooda_result.csv	102718252443.77829	100	0.9274405585881923	[[ 0. 17. 0.]]	100_100	100	[8.765e+02 1.730e+02 8.100e+05]	3	3	34684	20
14	data/processed/gc_blockvariance_blocknumber_14_08_2019/constructs/seq_20/seq_20_3_100_100_4/seq_20_3_100_100_4_mooda_result.csv	101512914256.55936	100	0.9165575899331924	[[ 0. 17. 0.]]	100_100	100	[8.765e+02 1.730e+02 8.100e+05]	4	3	34684	20
15	data/processed/gc_blockvariance_blocknumber_14_08_2019/constructs/seq_20/seq_20_4_100_100_0/seq_20_4_100_100_0_mooda_result.csv	97561295242.49265	100	0.9236659778316731	[[ 0. 17. 0.]]	100_100	100	[8.15e+02 1.77e+02 8.10e+05]	0	4	35491	20
16	data/processed/gc_blockvariance_blocknumber_14_08_2019/constructs/seq_20/seq_20_4_100_100_1/seq_20_4_100_100_1_mooda_result.csv	98662333967.98444	100	0.934090111792627	[[ 0. 17. 0.]]	100_100	100	[8.15e+02 1.77e+02 8.10e+05]	1	4	35491	20
17	data/processed/gc_blockvariance_blocknumber_14_08_2019/constructs/seq_20/seq_20_4_100_100_2/seq_20_4_100_100_2_mooda_result.csv	99003332071.8884	100	0.9373185267731614	[[ 0. 17. 0.]]	100_100	100	[8.15e+02 1.77e+02 8.10e+05]	2	4	35491	20
18	data/processed/gc_blockvariance_blocknumber_14_08_2019/constructs/seq_20/seq_20_4_100_100_3/seq_20_4_100_100_3_mooda_result.csv	98986273608.67004	100	0.9371570250006631	[[ 0. 17. 0.]]	100_100	100	[8.15e+02 1.77e+02 8.10e+05]	3	4	35491	20
19	data/processed/gc_blockvariance_blocknumber_14_08_2019/constructs/seq_20/seq_20_4_100_100_4/seq_20_4_100_100_4_mooda_result.csv	98682974147.64005	100	0.9342855236275851	[[ 0. 17. 0.]]	100_100	100	[8.15e+02 1.77e+02 8.10e+05]	4	4	35491	20
20	data/processed/gc_blockvariance_blocknumber_14_08_2019/constructs/seq_20/seq_20_5_100_100_0/seq_20_5_100_100_0_mooda_result.csv	90562638557.4584	100	0.9397492444916216	[[ 0. 17. 0.]]	100_100	100	[7.53e+02 1.75e+02 8.10e+05]	0	5	35003	20
21	data/processed/gc_blockvariance_blocknumber_14_08_2019/constructs/seq_20/seq_20_5_100_100_1/seq_20_5_100_100_1_mooda_result.csv	89968294398.14929	100	0.9335818615224915	[[ 0. 17. 0.]]	100_100	100	[7.53e+02 1.75e+02 8.10e+05]	1	5	35003	20
22	data/processed/gc_blockvariance_blocknumber_14_08_2019/constructs/seq_20/seq_20_5_100_100_2/seq_20_5_100_100_2_mooda_result.csv	91013935040.29582	100	0.9444322521374192	[[ 0. 17. 0.]]	100_100	100	[7.53e+02 1.75e+02 8.10e+05]	2	5	35003	20
23	data/processed/gc_blockvariance_blocknumber_14_08_2019/constructs/seq_20/seq_20_5_100_100_3/seq_20_5_100_100_3_mooda_result.csv	89795268496.04544	100	0.931786408525874	[[ 0. 17. 0.]]	100_100	100	[7.53e+02 1.75e+02 8.10e+05]	3	5	35003	20
24	data/processed/gc_blockvariance_blocknumber_14_08_2019/constructs/seq_20/seq_20_5_100_100_4/seq_20_5_100_100_4_mooda_result.csv	90536830912.33307	100	0.9394814440454888	[[ 0. 17. 0.]]	100_100	100	[7.53e+02 1.75e+02 8.10e+05]	4	5	35003	20
25	data/processed/gc_blockvariance_blocknumber_14_08_2019/constructs/seq_20/seq_20_6_100_100_0/seq_20_6_100_100_0_mooda_result.csv	120124312811.13748	100	0.9297324352986691	[[ 0. 17. 0.]]	100_100	100	[1.0225e+03 1.7300e+02 8.1000e+05]	0	6	34799	20
26	data/processed/gc_blockvariance_blocknumber_14_08_2019/constructs/seq_20/seq_20_6_100_100_1/seq_20_6_100_100_1_mooda_result.csv	120774172834.92046	100	0.9347621909607468	[[ 0. 17. 0.]]	100_100	100	[1.0225e+03 1.7300e+02 8.1000e+05]	1	6	34799	20
27	data/processed/gc_blockvariance_blocknumber_14_08_2019/constructs/seq_20/seq_20_6_100_100_2/seq_20_6_100_100_2_mooda_result.csv	122648441401.3319	100	0.9492685655478227	[[ 0. 17. 0.]]	100_100	100	[1.0225e+03 1.7300e+02 8.1000e+05]	2	6	34799	20
28	data/processed/gc_blockvariance_blocknumber_14_08_2019/constructs/seq_20/seq_20_6_100_100_3/seq_20_6_100_100_3_mooda_result.csv	119851808108.32938	100	0.9276233163780851	[[ 0. 17. 0.]]	100_100	100	[1.0225e+03 1.7300e+02 8.1000e+05]	3	6	34799	20
29	data/processed/gc_blockvariance_blocknumber_14_08_2019/constructs/seq_20/seq_20_6_100_100_4/seq_20_6_100_100_4_mooda_result.csv	121460996819.33871	100	0.9400780385249171	[[ 0. 17. 0.]]	100_100	100	[1.0225e+03 1.7300e+02 8.1000e+05]	4	6	34799	20
30	data/processed/gc_blockvariance_blocknumber_14_08_2019/constructs/seq_20/seq_20_7_100_100_0/seq_20_7_100_100_0_mooda_result.csv	100114822206.69806	100	0.9388811984867969	[[ 0. 17. 0.]]	100_100	100	[8.385e+02 1.740e+02 8.100e+05]	0	7	34960	20
31	data/processed/gc_blockvariance_blocknumber_14_08_2019/constructs/seq_20/seq_20_7_100_100_1/seq_20_7_100_100_1_mooda_result.csv	99882979100.53473	100	0.9367069636574514	[[ 0. 17. 0.]]	100_100	100	[8.385e+02 1.740e+02 8.100e+05]	1	7	34960	20
32	data/processed/gc_blockvariance_blocknumber_14_08_2019/constructs/seq_20/seq_20_7_100_100_2/seq_20_7_100_100_2_mooda_result.csv	100350906571.73215	100	0.9410952080280571	[[ 0. 17. 0.]]	100_100	100	[8.385e+02 1.740e+02 8.100e+05]	2	7	34960	20
33	data/processed/gc_blockvariance_blocknumber_14_08_2019/constructs/seq_20/seq_20_7_100_100_3/seq_20_7_100_100_3_mooda_result.csv	99185086192.946	100	0.9301620933270669	[[ 0. 17. 0.]]	100_100	100	[8.385e+02 1.740e+02 8.100e+05]	3	7	34960	20
34	data/processed/gc_blockvariance_blocknumber_14_08_2019/constructs/seq_20/seq_20_7_100_100_4/seq_20_7_100_100_4_mooda_result.csv	99488944792.87914	100	0.9330116926190353	[[ 0. 17. 0.]]	100_100	100	[8.385e+02 1.740e+02 8.100e+05]	4	7	34960	20
35	data/processed/gc_blockvariance_blocknumber_14_08_2019/constructs/seq_20/seq_20_8_100_100_0/seq_20_8_100_100_0_mooda_result.csv	95693253557.99701	100	0.911854115524882	[[ 0. 17. 0.]]	100_100	100	[8.20e+02 1.75e+02 8.10e+05]	0	8	35088	20
36	data/processed/gc_blockvariance_blocknumber_14_08_2019/constructs/seq_20/seq_20_8_100_100_1/seq_20_8_100_100_1_mooda_result.csv	98504840897.43707	100	0.9386455286214411	[[ 0. 17. 0.]]	100_100	100	[8.20e+02 1.75e+02 8.10e+05]	1	8	35088	20
37	data/processed/gc_blockvariance_blocknumber_14_08_2019/constructs/seq_20/seq_20_8_100_100_2/seq_20_8_100_100_2_mooda_result.csv	98250967753.9176	100	0.9362263897361783	[[ 0. 17. 0.]]	100_100	100	[8.20e+02 1.75e+02 8.10e+05]	2	8	35088	20
38	data/processed/gc_blockvariance_blocknumber_14_08_2019/constructs/seq_20/seq_20_8_100_100_3/seq_20_8_100_100_3_mooda_result.csv	97649126260.16696	100	0.9304914855233379	[[ 0. 17. 0.]]	100_100	100	[8.20e+02 1.75e+02 8.10e+05]	3	8	35088	20
39	data/processed/gc_blockvariance_blocknumber_14_08_2019/constructs/seq_20/seq_20_8_100_100_4/seq_20_8_100_100_4_mooda_result.csv	98760352149.12549	100	0.9410802769213701	[[ 0. 17. 0.]]	100_100	100	[8.20e+02 1.75e+02 8.10e+05]	4	8	35088	20
40	data/processed/gc_blockvariance_blocknumber_14_08_2019/constructs/seq_20/seq_20_9_100_100_0/seq_20_9_100_100_0_mooda_result.csv	65755175994.21601	100	0.9266400660056263	[[ 0. 17. 0.]]	100_100	100	[5.58e+02 1.74e+02 8.10e+05]	0	9	34841	20
41	data/processed/gc_blockvariance_blocknumber_14_08_2019/constructs/seq_20/seq_20_9_100_100_1/seq_20_9_100_100_1_mooda_result.csv	67405855678.14685	100	0.9499018991335061	[[ 0. 17. 0.]]	100_100	100	[5.58e+02 1.74e+02 8.10e+05]	1	9	34841	20
42	data/processed/gc_blockvariance_blocknumber_14_08_2019/constructs/seq_20/seq_20_9_100_100_2/seq_20_9_100_100_2_mooda_result.csv	66335914006.02358	100	0.9348239861526986	[[ 0. 17. 0.]]	100_100	100	[5.58e+02 1.74e+02 8.10e+05]	2	9	34841	20
43	data/processed/gc_blockvariance_blocknumber_14_08_2019/constructs/seq_20/seq_20_9_100_100_3/seq_20_9_100_100_3_mooda_result.csv	66829895328.640274	100	0.9417853071205771	[[ 0. 17. 0.]]	100_100	100	[5.58e+02 1.74e+02 8.10e+05]	3	9	34841	20
44	data/processed/gc_blockvariance_blocknumber_14_08_2019/constructs/seq_20/seq_20_9_100_100_4/seq_20_9_100_100_4_mooda_result.csv	66477562192.33678	100	0.9368201314405825	[[ 0. 17. 0.]]	100_100	100	[5.58e+02 1.74e+02 8.10e+05]	4	9	34841	20
45	data/processed/gc_blockvariance_blocknumber_14_08_2019/constructs/seq_20/seq_20_10_100_100_0/seq_20_10_100_100_0_mooda_result.csv	99174985122.1895	100	0.9233236296794337	[[ 0. 17. 0.]]	100_100	100	[8.34e+02 1.76e+02 8.10e+05]	0	10	35216	20
46	data/processed/gc_blockvariance_blocknumber_14_08_2019/constructs/seq_20/seq_20_10_100_100_1/seq_20_10_100_100_1_mooda_result.csv	100053909043.04636	100	0.931506451424431	[[ 0. 17. 0.]]	100_100	100	[8.34e+02 1.76e+02 8.10e+05]	1	10	35216	20
47	data/processed/gc_blockvariance_blocknumber_14_08_2019/constructs/seq_20/seq_20_10_100_100_2/seq_20_10_100_100_2_mooda_result.csv	99842629325.59833	100	0.9295394276295555	[[ 0. 17. 0.]]	100_100	100	[8.34e+02 1.76e+02 8.10e+05]	2	10	35216	20
48	data/processed/gc_blockvariance_blocknumber_14_08_2019/constructs/seq_20/seq_20_10_100_100_3/seq_20_10_100_100_3_mooda_result.csv	100649909383.48688	100	0.9370552417463828	[[ 0. 17. 0.]]	100_100	100	[8.34e+02 1.76e+02 8.10e+05]	3	10	35216	20
49	data/processed/gc_blockvariance_blocknumber_14_08_2019/constructs/seq_20/seq_20_10_100_100_4/seq_20_10_100_100_4_mooda_result.csv	98933272804.32971	100	0.9210732769882832	[[ 0. 17. 0.]]	100_100	100	[8.34e+02 1.76e+02 8.10e+05]	4	10	35216	20
50	data/processed/gc_blockvariance_blocknumber_14_08_2019/constructs/seq_20/seq_20_1_100_200_0/seq_20_1_100_200_0_mooda_result.csv	104444356413.05931	200	0.9588991629589079	[[ 0. 17. 0.]]	100_200	100	[8.565e+02 1.740e+02 8.100e+05]	0	1	34992	20
51	data/processed/gc_blockvariance_blocknumber_14_08_2019/constructs/seq_20/seq_20_1_100_200_1/seq_20_1_100_200_1_mooda_result.csv	102721211305.62955	200	0.9430790415285407	[[ 0. 17. 0.]]	100_200	100	[8.565e+02 1.740e+02 8.100e+05]	1	1	34992	20
52	data/processed/gc_blockvariance_blocknumber_14_08_2019/constructs/seq_20/seq_20_1_100_200_2/seq_20_1_100_200_2_mooda_result.csv	102867985118.76808	200	0.944426565620759	[[ 0. 17. 0.]]	100_200	100	[8.565e+02 1.740e+02 8.100e+05]	2	1	34992	20
53	data/processed/gc_blockvariance_blocknumber_14_08_2019/constructs/seq_20/seq_20_1_100_200_3/seq_20_1_100_200_3_mooda_result.csv	103018653721.55753	200	0.9458098476099515	[[ 0. 17. 0.]]	100_200	100	[8.565e+02 1.740e+02 8.100e+05]	3	1	34992	20
54	data/processed/gc_blockvariance_blocknumber_14_08_2019/constructs/seq_20/seq_20_1_100_200_4/seq_20_1_100_200_4_mooda_result.csv	103584523395.42667	200	0.9510050728499924	[[ 0. 17. 0.]]	100_200	100	[8.565e+02 1.740e+02 8.100e+05]	4	1	34992	20
55	data/processed/gc_blockvariance_blocknumber_14_08_2019/constructs/seq_20/seq_20_2_100_200_0/seq_20_2_100_200_0_mooda_result.csv	91221005215.5987	200	0.9370547950220226	[[ 0. 17. 0.]]	100_200	100	[7.655e+02 1.740e+02 8.100e+05]	0	2	34923	20
56	data/processed/gc_blockvariance_blocknumber_14_08_2019/constructs/seq_20/seq_20_2_100_200_1/seq_20_2_100_200_1_mooda_result.csv	91271378471.98048	200	0.937572247129921	[[ 0. 17. 0.]]	100_200	100	[7.655e+02 1.740e+02 8.100e+05]	1	2	34923	20
57	data/processed/gc_blockvariance_blocknumber_14_08_2019/constructs/seq_20/seq_20_2_100_200_2/seq_20_2_100_200_2_mooda_result.csv	92154176063.50137	200	0.9466406597637591	[[ 0. 17. 0.]]	100_200	100	[7.655e+02 1.740e+02 8.100e+05]	2	2	34923	20
58	data/processed/gc_blockvariance_blocknumber_14_08_2019/constructs/seq_20/seq_20_2_100_200_3/seq_20_2_100_200_3_mooda_result.csv	92265272412.35352	200	0.9477818811979595	[[ 0. 17. 0.]]	100_200	100	[7.655e+02 1.740e+02 8.100e+05]	3	2	34923	20
59	data/processed/gc_blockvariance_blocknumber_14_08_2019/constructs/seq_20/seq_20_2_100_200_4/seq_20_2_100_200_4_mooda_result.csv	92615667428.362	200	0.9513812641375198	[[ 0. 17. 0.]]	100_200	100	[7.655e+02 1.740e+02 8.100e+05]	4	2	34923	20
60	data/processed/gc_blockvariance_blocknumber_14_08_2019/constructs/seq_20/seq_20_3_100_200_0/seq_20_3_100_200_0_mooda_result.csv	105681160606.68689	200	0.9541925830461387	[[ 0. 17. 0.]]	100_200	100	[8.765e+02 1.730e+02 8.100e+05]	0	3	34684	20
61	data/processed/gc_blockvariance_blocknumber_14_08_2019/constructs/seq_20/seq_20_3_100_200_1/seq_20_3_100_200_1_mooda_result.csv	104139193555.50839	200	0.9402702007114868	[[ 0. 17. 0.]]	100_200	100	[8.765e+02 1.730e+02 8.100e+05]	1	3	34684	20
62	data/processed/gc_blockvariance_blocknumber_14_08_2019/constructs/seq_20/seq_20_3_100_200_2/seq_20_3_100_200_2_mooda_result.csv	105246733712.47948	200	0.9502701533723085	[[ 0. 17. 0.]]	100_200	100	[8.765e+02 1.730e+02 8.100e+05]	2	3	34684	20
63	data/processed/gc_blockvariance_blocknumber_14_08_2019/constructs/seq_20/seq_20_3_100_200_3/seq_20_3_100_200_3_mooda_result.csv	104107635049.09053	200	0.9399852597382512	[[ 0. 17. 0.]]	100_200	100	[8.765e+02 1.730e+02 8.100e+05]	3	3	34684	20
64	data/processed/gc_blockvariance_blocknumber_14_08_2019/constructs/seq_20/seq_20_3_100_200_4/seq_20_3_100_200_4_mooda_result.csv	104822316945.82864	200	0.9464381048923922	[[ 0. 17. 0.]]	100_200	100	[8.765e+02 1.730e+02 8.100e+05]	4	3	34684	20
65	data/processed/gc_blockvariance_blocknumber_14_08_2019/constructs/seq_20/seq_20_4_100_200_0/seq_20_4_100_200_0_mooda_result.csv	100125345632.98824	200	0.9479412409394478	[[ 0. 17. 0.]]	100_200	100	[8.15e+02 1.77e+02 8.10e+05]	0	4	35491	20
66	data/processed/gc_blockvariance_blocknumber_14_08_2019/constructs/seq_20/seq_20_4_100_200_1/seq_20_4_100_200_1_mooda_result.csv	99071131535.44809	200	0.9379604212626684	[[ 0. 17. 0.]]	100_200	100	[8.15e+02 1.77e+02 8.10e+05]	1	4	35491	20
67	data/processed/gc_blockvariance_blocknumber_14_08_2019/constructs/seq_20/seq_20_4_100_200_2/seq_20_4_100_200_2_mooda_result.csv	99936994672.74925	200	0.9461580196995877	[[ 0. 17. 0.]]	100_200	100	[8.15e+02 1.77e+02 8.10e+05]	2	4	35491	20
68	data/processed/gc_blockvariance_blocknumber_14_08_2019/constructs/seq_20/seq_20_4_100_200_3/seq_20_4_100_200_3_mooda_result.csv	100625220374.27567	200	0.9526738276743512	[[ 0. 17. 0.]]	100_200	100	[8.15e+02 1.77e+02 8.10e+05]	3	4	35491	20
69	data/processed/gc_blockvariance_blocknumber_14_08_2019/constructs/seq_20/seq_20_4_100_200_4/seq_20_4_100_200_4_mooda_result.csv	100170306526.17624	200	0.9483669102304044	[[ 0. 17. 0.]]	100_200	100	[8.15e+02 1.77e+02 8.10e+05]	4	4	35491	20
70	data/processed/gc_blockvariance_blocknumber_14_08_2019/constructs/seq_20/seq_20_5_100_200_0/seq_20_5_100_200_0_mooda_result.csv	91853715096.40823	200	0.9531464712220372	[[ 0. 17. 0.]]	100_200	100	[7.53e+02 1.75e+02 8.10e+05]	0	5	35003	20
71	data/processed/gc_blockvariance_blocknumber_14_08_2019/constructs/seq_20/seq_20_5_100_200_1/seq_20_5_100_200_1_mooda_result.csv	90588018876.09407	200	0.9400126106616309	[[ 0. 17. 0.]]	100_200	100	[7.53e+02 1.75e+02 8.10e+05]	1	5	35003	20
72	data/processed/gc_blockvariance_blocknumber_14_08_2019/constructs/seq_20/seq_20_5_100_200_2/seq_20_5_100_200_2_mooda_result.csv	91648731706.3551	200	0.9510194021679091	[[ 0. 17. 0.]]	100_200	100	[7.53e+02 1.75e+02 8.10e+05]	2	5	35003	20
73	data/processed/gc_blockvariance_blocknumber_14_08_2019/constructs/seq_20/seq_20_5_100_200_3/seq_20_5_100_200_3_mooda_result.csv	91874921289.22278	200	0.9533665233759215	[[ 0. 17. 0.]]	100_200	100	[7.53e+02 1.75e+02 8.10e+05]	3	5	35003	20
74	data/processed/gc_blockvariance_blocknumber_14_08_2019/constructs/seq_20/seq_20_5_100_200_4/seq_20_5_100_200_4_mooda_result.csv	91285090416.41895	200	0.9472459738212223	[[ 0. 17. 0.]]	100_200	100	[7.53e+02 1.75e+02 8.10e+05]	4	5	35003	20
75	data/processed/gc_blockvariance_blocknumber_14_08_2019/constructs/seq_20/seq_20_6_100_200_0/seq_20_6_100_200_0_mooda_result.csv	123100600237.87375	200	0.9527681629765365	[[ 0. 17. 0.]]	100_200	100	[1.0225e+03 1.7300e+02 8.1000e+05]	0	6	34799	20
76	data/processed/gc_blockvariance_blocknumber_14_08_2019/constructs/seq_20/seq_20_6_100_200_1/seq_20_6_100_200_1_mooda_result.csv	120709987429.75488	200	0.934265411818717	[[ 0. 17. 0.]]	100_200	100	[1.0225e+03 1.7300e+02 8.1000e+05]	1	6	34799	20
77	data/processed/gc_blockvariance_blocknumber_14_08_2019/constructs/seq_20/seq_20_6_100_200_2/seq_20_6_100_200_2_mooda_result.csv	121737915741.08249	200	0.9422213224069894	[[ 0. 17. 0.]]	100_200	100	[1.0225e+03 1.7300e+02 8.1000e+05]	2	6	34799	20
78	data/processed/gc_blockvariance_blocknumber_14_08_2019/constructs/seq_20/seq_20_6_100_200_3/seq_20_6_100_200_3_mooda_result.csv	121721019407.35086	200	0.942090548967872	[[ 0. 17. 0.]]	100_200	100	[1.0225e+03 1.7300e+02 8.1000e+05]	3	6	34799	20
79	data/processed/gc_blockvariance_blocknumber_14_08_2019/constructs/seq_20/seq_20_6_100_200_4/seq_20_6_100_200_4_mooda_result.csv	122014098463.44894	200	0.944358908288183	[[ 0. 17. 0.]]	100_200	100	[1.0225e+03 1.7300e+02 8.1000e+05]	4	6	34799	20
80	data/processed/gc_blockvariance_blocknumber_14_08_2019/constructs/seq_20/seq_20_7_100_200_0/seq_20_7_100_200_0_mooda_result.csv	100733277380.96326	200	0.9446810982661287	[[ 0. 17. 0.]]	100_200	100	[8.385e+02 1.740e+02 8.100e+05]	0	7	34960	20
81	data/processed/gc_blockvariance_blocknumber_14_08_2019/constructs/seq_20/seq_20_7_100_200_1/seq_20_7_100_200_1_mooda_result.csv	101071080562.98839	200	0.9478490313393914	[[ 0. 17. 0.]]	100_200	100	[8.385e+02 1.740e+02 8.100e+05]	1	7	34960	20
82	data/processed/gc_blockvariance_blocknumber_14_08_2019/constructs/seq_20/seq_20_7_100_200_2/seq_20_7_100_200_2_mooda_result.csv	101428726993.76541	200	0.9512030552707248	[[ 0. 17. 0.]]	100_200	100	[8.385e+02 1.740e+02 8.100e+05]	2	7	34960	20
83	data/processed/gc_blockvariance_blocknumber_14_08_2019/constructs/seq_20/seq_20_7_100_200_3/seq_20_7_100_200_3_mooda_result.csv	100818786340.06247	200	0.9454830050390806	[[ 0. 17. 0.]]	100_200	100	[8.385e+02 1.740e+02 8.100e+05]	3	7	34960	20
84	data/processed/gc_blockvariance_blocknumber_14_08_2019/constructs/seq_20/seq_20_7_100_200_4/seq_20_7_100_200_4_mooda_result.csv	100574088336.69498	200	0.9431882164193229	[[ 0. 17. 0.]]	100_200	100	[8.385e+02 1.740e+02 8.100e+05]	4	7	34960	20
85	data/processed/gc_blockvariance_blocknumber_14_08_2019/constructs/seq_20/seq_20_8_100_200_0/seq_20_8_100_200_0_mooda_result.csv	99078219572.50659	200	0.9441092126866869	[[ 0. 17. 0.]]	100_200	100	[8.20e+02 1.75e+02 8.10e+05]	0	8	35088	20
86	data/processed/gc_blockvariance_blocknumber_14_08_2019/constructs/seq_20/seq_20_8_100_200_1/seq_20_8_100_200_1_mooda_result.csv	100364205959.18115	200	0.9563632842706097	[[ 0. 17. 0.]]	100_200	100	[8.20e+02 1.75e+02 8.10e+05]	1	8	35088	20
87	data/processed/gc_blockvariance_blocknumber_14_08_2019/constructs/seq_20/seq_20_8_100_200_2/seq_20_8_100_200_2_mooda_result.csv	99246790154.51343	200	0.9457155096119575	[[ 0. 17. 0.]]	100_200	100	[8.20e+02 1.75e+02 8.10e+05]	2	8	35088	20
88	data/processed/gc_blockvariance_blocknumber_14_08_2019/constructs/seq_20/seq_20_8_100_200_3/seq_20_8_100_200_3_mooda_result.csv	100084048961.15897	200	0.9536936884303471	[[ 0. 17. 0.]]	100_200	100	[8.20e+02 1.75e+02 8.10e+05]	3	8	35088	20
89	data/processed/gc_blockvariance_blocknumber_14_08_2019/constructs/seq_20/seq_20_8_100_200_4/seq_20_8_100_200_4_mooda_result.csv	99383190748.62976	200	0.9470152610414524	[[ 0. 17. 0.]]	100_200	100	[8.20e+02 1.75e+02 8.10e+05]	4	8	35088	20
90	data/processed/gc_blockvariance_blocknumber_14_08_2019/constructs/seq_20/seq_20_9_100_200_0/seq_20_9_100_200_0_mooda_result.csv	67049914636.393425	200	0.9448858798553657	[[ 0. 17. 0.]]	100_200	100	[5.58e+02 1.74e+02 8.10e+05]	0	9	34841	20
91	data/processed/gc_blockvariance_blocknumber_14_08_2019/constructs/seq_20/seq_20_9_100_200_1/seq_20_9_100_200_1_mooda_result.csv	67395718234.91107	200	0.9497590394889672	[[ 0. 17. 0.]]	100_200	100	[5.58e+02 1.74e+02 8.10e+05]	1	9	34841	20
92	data/processed/gc_blockvariance_blocknumber_14_08_2019/constructs/seq_20/seq_20_9_100_200_2/seq_20_9_100_200_2_mooda_result.csv	67119636369.33116	200	0.9458684177352298	[[ 0. 17. 0.]]	100_200	100	[5.58e+02 1.74e+02 8.10e+05]	2	9	34841	20
93	data/processed/gc_blockvariance_blocknumber_14_08_2019/constructs/seq_20/seq_20_9_100_200_3/seq_20_9_100_200_3_mooda_result.csv	67838751124.48953	200	0.9560023810941628	[[ 0. 17. 0.]]	100_200	100	[5.58e+02 1.74e+02 8.10e+05]	3	9	34841	20
94	data/processed/gc_blockvariance_blocknumber_14_08_2019/constructs/seq_20/seq_20_9_100_200_4/seq_20_9_100_200_4_mooda_result.csv	67809826557.933945	200	0.9555947681289931	[[ 0. 17. 0.]]	100_200	100	[5.58e+02 1.74e+02 8.10e+05]	4	9	34841	20
95	data/processed/gc_blockvariance_blocknumber_14_08_2019/constructs/seq_20/seq_20_10_100_200_0/seq_20_10_100_200_0_mooda_result.csv	101597411007.10904	200	0.9458765250283727	[[ 0. 17. 0.]]	100_200	100	[8.34e+02 1.76e+02 8.10e+05]	0	10	35216	20
96	data/processed/gc_blockvariance_blocknumber_14_08_2019/constructs/seq_20/seq_20_10_100_200_1/seq_20_10_100_200_1_mooda_result.csv	100537034421.20076	200	0.9360043707051667	[[ 0. 17. 0.]]	100_200	100	[8.34e+02 1.76e+02 8.10e+05]	1	10	35216	20
97	data/processed/gc_blockvariance_blocknumber_14_08_2019/constructs/seq_20/seq_20_10_100_200_2/seq_20_10_100_200_2_mooda_result.csv	99578836502.9541	200	0.9270835044329233	[[ 0. 17. 0.]]	100_200	100	[8.34e+02 1.76e+02 8.10e+05]	2	10	35216	20
98	data/processed/gc_blockvariance_blocknumber_14_08_2019/constructs/seq_20/seq_20_10_100_200_3/seq_20_10_100_200_3_mooda_result.csv	101699633641.59425	200	0.946828222412466	[[ 0. 17. 0.]]	100_200	100	[8.34e+02 1.76e+02 8.10e+05]	3	10	35216	20
99	data/processed/gc_blockvariance_blocknumber_14_08_2019/constructs/seq_20/seq_20_10_100_200_4/seq_20_10_100_200_4_mooda_result.csv	101594432728.69948	200	0.9458487971206959	[[ 0. 17. 0.]]	100_200	100	[8.34e+02 1.76e+02 8.10e+05]	4	10	35216	20
100	data/processed/gc_blockvariance_blocknumber_14_08_2019/constructs/seq_20/seq_20_1_100_500_0/seq_20_1_100_500_0_mooda_result.csv	103568641486.73653	500	0.9508592617265178	[[ 0. 17. 0.]]	100_500	100	[8.565e+02 1.740e+02 8.100e+05]	0	1	34992	20
101	data/processed/gc_blockvariance_blocknumber_14_08_2019/constructs/seq_20/seq_20_1_100_500_1/seq_20_1_100_500_1_mooda_result.csv	103935006775.78256	500	0.9542228457541131	[[ 0. 17. 0.]]	100_500	100	[8.565e+02 1.740e+02 8.100e+05]	1	1	34992	20
102	data/processed/gc_blockvariance_blocknumber_14_08_2019/constructs/seq_20/seq_20_1_100_500_2/seq_20_1_100_500_2_mooda_result.csv	103290311759.02795	500	0.948303928417068	[[ 0. 17. 0.]]	100_500	100	[8.565e+02 1.740e+02 8.100e+05]	2	1	34992	20
103	data/processed/gc_blockvariance_blocknumber_14_08_2019/constructs/seq_20/seq_20_1_100_500_3/seq_20_1_100_500_3_mooda_result.csv	103294972071.22746	500	0.9483467145437743	[[ 0. 17. 0.]]	100_500	100	[8.565e+02 1.740e+02 8.100e+05]	3	1	34992	20
104	data/processed/gc_blockvariance_blocknumber_14_08_2019/constructs/seq_20/seq_20_1_100_500_4/seq_20_1_100_500_4_mooda_result.csv	104094521875.6598	500	0.9556873470541802	[[ 0. 17. 0.]]	100_500	100	[8.565e+02 1.740e+02 8.100e+05]	4	1	34992	20
105	data/processed/gc_blockvariance_blocknumber_14_08_2019/constructs/seq_20/seq_20_2_100_500_0/seq_20_2_100_500_0_mooda_result.csv	93199509135.78595	500	0.9573786949943978	[[ 0. 17. 0.]]	100_500	100	[7.655e+02 1.740e+02 8.100e+05]	0	2	34923	20
106	data/processed/gc_blockvariance_blocknumber_14_08_2019/constructs/seq_20/seq_20_2_100_500_1/seq_20_2_100_500_1_mooda_result.csv	92330600803.29878	500	0.9484529577974954	[[ 0. 17. 0.]]	100_500	100	[7.655e+02 1.740e+02 8.100e+05]	1	2	34923	20
107	data/processed/gc_blockvariance_blocknumber_14_08_2019/constructs/seq_20/seq_20_2_100_500_2/seq_20_2_100_500_2_mooda_result.csv	93737324802.17023	500	0.9629033298943558	[[ 0. 17. 0.]]	100_500	100	[7.655e+02 1.740e+02 8.100e+05]	2	2	34923	20
108	data/processed/gc_blockvariance_blocknumber_14_08_2019/constructs/seq_20/seq_20_2_100_500_3/seq_20_2_100_500_3_mooda_result.csv	92495409933.45744	500	0.9501459361341579	[[ 0. 17. 0.]]	100_500	100	[7.655e+02 1.740e+02 8.100e+05]	3	2	34923	20
109	data/processed/gc_blockvariance_blocknumber_14_08_2019/constructs/seq_20/seq_20_2_100_500_4/seq_20_2_100_500_4_mooda_result.csv	92308968894.62708	500	0.9482307470939585	[[ 0. 17. 0.]]	100_500	100	[7.655e+02 1.740e+02 8.100e+05]	4	2	34923	20
110	data/processed/gc_blockvariance_blocknumber_14_08_2019/constructs/seq_20/seq_20_3_100_500_0/seq_20_3_100_500_0_mooda_result.csv	105812522255.36478	500	0.9553786441202752	[[ 0. 17. 0.]]	100_500	100	[8.765e+02 1.730e+02 8.100e+05]	0	3	34684	20
111	data/processed/gc_blockvariance_blocknumber_14_08_2019/constructs/seq_20/seq_20_3_100_500_1/seq_20_3_100_500_1_mooda_result.csv	105984376444.51936	500	0.9569303113400079	[[ 0. 17. 0.]]	100_500	100	[8.765e+02 1.730e+02 8.100e+05]	1	3	34684	20
112	data/processed/gc_blockvariance_blocknumber_14_08_2019/constructs/seq_20/seq_20_3_100_500_2/seq_20_3_100_500_2_mooda_result.csv	106465377082.47758	500	0.96127325419326	[[ 0. 17. 0.]]	100_500	100	[8.765e+02 1.730e+02 8.100e+05]	2	3	34684	20
113	data/processed/gc_blockvariance_blocknumber_14_08_2019/constructs/seq_20/seq_20_3_100_500_3/seq_20_3_100_500_3_mooda_result.csv	105144317365.48245	500	0.9493454387105256	[[ 0. 17. 0.]]	100_500	100	[8.765e+02 1.730e+02 8.100e+05]	3	3	34684	20
114	data/processed/gc_blockvariance_blocknumber_14_08_2019/constructs/seq_20/seq_20_3_100_500_4/seq_20_3_100_500_4_mooda_result.csv	104979254691.09491	500	0.9478550919095047	[[ 0. 17. 0.]]	100_500	100	[8.765e+02 1.730e+02 8.100e+05]	4	3	34684	20
115	data/processed/gc_blockvariance_blocknumber_14_08_2019/constructs/seq_20/seq_20_4_100_500_0/seq_20_4_100_500_0_mooda_result.csv	100090358036.98247	500	0.9476099942909042	[[ 0. 17. 0.]]	100_500	100	[8.15e+02 1.77e+02 8.10e+05]	0	4	35491	20
116	data/processed/gc_blockvariance_blocknumber_14_08_2019/constructs/seq_20/seq_20_4_100_500_1/seq_20_4_100_500_1_mooda_result.csv	102048574843.21599	500	0.9661495005227598	[[ 0. 17. 0.]]	100_500	100	[8.15e+02 1.77e+02 8.10e+05]	1	4	35491	20
117	data/processed/gc_blockvariance_blocknumber_14_08_2019/constructs/seq_20/seq_20_4_100_500_2/seq_20_4_100_500_2_mooda_result.csv	100013169285.68799	500	0.9468792062948571	[[ 0. 17. 0.]]	100_500	100	[8.15e+02 1.77e+02 8.10e+05]	2	4	35491	20
118	data/processed/gc_blockvariance_blocknumber_14_08_2019/constructs/seq_20/seq_20_4_100_500_3/seq_20_4_100_500_3_mooda_result.csv	99943590760.5926	500	0.9462204684597497	[[ 0. 17. 0.]]	100_500	100	[8.15e+02 1.77e+02 8.10e+05]	3	4	35491	20
119	data/processed/gc_blockvariance_blocknumber_14_08_2019/constructs/seq_20/seq_20_4_100_500_4/seq_20_4_100_500_4_mooda_result.csv	100927570909.0857	500	0.9555363450454981	[[ 0. 17. 0.]]	100_500	100	[8.15e+02 1.77e+02 8.10e+05]	4	4	35491	20
120	data/processed/gc_blockvariance_blocknumber_14_08_2019/constructs/seq_20/seq_20_5_100_500_0/seq_20_5_100_500_0_mooda_result.csv	91878662257.15997	500	0.953405342604785	[[ 0. 17. 0.]]	100_500	100	[7.53e+02 1.75e+02 8.10e+05]	0	5	35003	20
121	data/processed/gc_blockvariance_blocknumber_14_08_2019/constructs/seq_20/seq_20_5_100_500_1/seq_20_5_100_500_1_mooda_result.csv	92139456344.59567	500	0.9561115473989407	[[ 0. 17. 0.]]	100_500	100	[7.53e+02 1.75e+02 8.10e+05]	1	5	35003	20
122	data/processed/gc_blockvariance_blocknumber_14_08_2019/constructs/seq_20/seq_20_5_100_500_2/seq_20_5_100_500_2_mooda_result.csv	91918271208.94041	500	0.9538163562755844	[[ 0. 17. 0.]]	100_500	100	[7.53e+02 1.75e+02 8.10e+05]	2	5	35003	20
123	data/processed/gc_blockvariance_blocknumber_14_08_2019/constructs/seq_20/seq_20_5_100_500_3/seq_20_5_100_500_3_mooda_result.csv	91976832601.45448	500	0.9544240353941268	[[ 0. 17. 0.]]	100_500	100	[7.53e+02 1.75e+02 8.10e+05]	3	5	35003	20
124	data/processed/gc_blockvariance_blocknumber_14_08_2019/constructs/seq_20/seq_20_5_100_500_4/seq_20_5_100_500_4_mooda_result.csv	93444936778.26183	500	0.9696582402822095	[[ 0. 17. 0.]]	100_500	100	[7.53e+02 1.75e+02 8.10e+05]	4	5	35003	20
125	data/processed/gc_blockvariance_blocknumber_14_08_2019/constructs/seq_20/seq_20_6_100_500_0/seq_20_6_100_500_0_mooda_result.csv	123375806502.73553	500	0.95489819131844	[[ 0. 17. 0.]]	100_500	100	[1.0225e+03 1.7300e+02 8.1000e+05]	0	6	34799	20
126	data/processed/gc_blockvariance_blocknumber_14_08_2019/constructs/seq_20/seq_20_6_100_500_1/seq_20_6_100_500_1_mooda_result.csv	122627608965.24736	500	0.9491073276511737	[[ 0. 17. 0.]]	100_500	100	[1.0225e+03 1.7300e+02 8.1000e+05]	1	6	34799	20
127	data/processed/gc_blockvariance_blocknumber_14_08_2019/constructs/seq_20/seq_20_6_100_500_2/seq_20_6_100_500_2_mooda_result.csv	124045876661.48093	500	0.9600843684205791	[[ 0. 17. 0.]]	100_500	100	[1.0225e+03 1.7300e+02 8.1000e+05]	2	6	34799	20
128	data/processed/gc_blockvariance_blocknumber_14_08_2019/constructs/seq_20/seq_20_6_100_500_3/seq_20_6_100_500_3_mooda_result.csv	123348839194.9153	500	0.9546894710337082	[[ 0. 17. 0.]]	100_500	100	[1.0225e+03 1.7300e+02 8.1000e+05]	3	6	34799	20
129	data/processed/gc_blockvariance_blocknumber_14_08_2019/constructs/seq_20/seq_20_6_100_500_4/seq_20_6_100_500_4_mooda_result.csv	122938836832.30775	500	0.9515161542742222	[[ 0. 17. 0.]]	100_500	100	[1.0225e+03 1.7300e+02 8.1000e+05]	4	6	34799	20
130	data/processed/gc_blockvariance_blocknumber_14_08_2019/constructs/seq_20/seq_20_7_100_500_0/seq_20_7_100_500_0_mooda_result.csv	102266225867.3595	500	0.9590571564801135	[[ 0. 17. 0.]]	100_500	100	[8.385e+02 1.740e+02 8.100e+05]	0	7	34960	20
131	data/processed/gc_blockvariance_blocknumber_14_08_2019/constructs/seq_20/seq_20_7_100_500_1/seq_20_7_100_500_1_mooda_result.csv	101918785587.71268	500	0.9557988462822098	[[ 0. 17. 0.]]	100_500	100	[8.385e+02 1.740e+02 8.100e+05]	1	7	34960	20
132	data/processed/gc_blockvariance_blocknumber_14_08_2019/constructs/seq_20/seq_20_7_100_500_2/seq_20_7_100_500_2_mooda_result.csv	101593494166.64264	500	0.9527482490525493	[[ 0. 17. 0.]]	100_500	100	[8.385e+02 1.740e+02 8.100e+05]	2	7	34960	20
133	data/processed/gc_blockvariance_blocknumber_14_08_2019/constructs/seq_20/seq_20_7_100_500_3/seq_20_7_100_500_3_mooda_result.csv	101720200552.08298	500	0.953936507098621	[[ 0. 17. 0.]]	100_500	100	[8.385e+02 1.740e+02 8.100e+05]	3	7	34960	20
134	data/processed/gc_blockvariance_blocknumber_14_08_2019/constructs/seq_20/seq_20_7_100_500_4/seq_20_7_100_500_4_mooda_result.csv	102475297944.07565	500	0.961017843595475	[[ 0. 17. 0.]]	100_500	100	[8.385e+02 1.740e+02 8.100e+05]	4	7	34960	20
135	data/processed/gc_blockvariance_blocknumber_14_08_2019/constructs/seq_20/seq_20_8_100_500_0/seq_20_8_100_500_0_mooda_result.csv	100429699793.49611	500	0.9569873702969606	[[ 0. 17. 0.]]	100_500	100	[8.20e+02 1.75e+02 8.10e+05]	0	8	35088	20
136	data/processed/gc_blockvariance_blocknumber_14_08_2019/constructs/seq_20/seq_20_8_100_500_1/seq_20_8_100_500_1_mooda_result.csv	100547920089.28418	500	0.9581138829741326	[[ 0. 17. 0.]]	100_500	100	[8.20e+02 1.75e+02 8.10e+05]	1	8	35088	20
137	data/processed/gc_blockvariance_blocknumber_14_08_2019/constructs/seq_20/seq_20_8_100_500_2/seq_20_8_100_500_2_mooda_result.csv	100874038665.46956	500	0.9612214433797731	[[ 0. 17. 0.]]	100_500	100	[8.20e+02 1.75e+02 8.10e+05]	2	8	35088	20
138	data/processed/gc_blockvariance_blocknumber_14_08_2019/constructs/seq_20/seq_20_8_100_500_3/seq_20_8_100_500_3_mooda_result.csv	100775581851.91074	500	0.9602832555001996	[[ 0. 17. 0.]]	100_500	100	[8.20e+02 1.75e+02 8.10e+05]	3	8	35088	20
139	data/processed/gc_blockvariance_blocknumber_14_08_2019/constructs/seq_20/seq_20_8_100_500_4/seq_20_8_100_500_4_mooda_result.csv	99624507747.68765	500	0.9493147533311955	[[ 0. 17. 0.]]	100_500	100	[8.20e+02 1.75e+02 8.10e+05]	4	8	35088	20
140	data/processed/gc_blockvariance_blocknumber_14_08_2019/constructs/seq_20/seq_20_9_100_500_0/seq_20_9_100_500_0_mooda_result.csv	67835684404.540985	500	0.9559591640312841	[[ 0. 17. 0.]]	100_500	100	[5.58e+02 1.74e+02 8.10e+05]	0	9	34841	20
141	data/processed/gc_blockvariance_blocknumber_14_08_2019/constructs/seq_20/seq_20_9_100_500_1/seq_20_9_100_500_1_mooda_result.csv	67709995464.0523	500	0.9541879208348419	[[ 0. 17. 0.]]	100_500	100	[5.58e+02 1.74e+02 8.10e+05]	1	9	34841	20
142	data/processed/gc_blockvariance_blocknumber_14_08_2019/constructs/seq_20/seq_20_9_100_500_2/seq_20_9_100_500_2_mooda_result.csv	67467254362.61152	500	0.9507671463199786	[[ 0. 17. 0.]]	100_500	100	[5.58e+02 1.74e+02 8.10e+05]	2	9	34841	20
143	data/processed/gc_blockvariance_blocknumber_14_08_2019/constructs/seq_20/seq_20_9_100_500_3/seq_20_9_100_500_3_mooda_result.csv	67804325150.773575	500	0.9555172407827861	[[ 0. 17. 0.]]	100_500	100	[5.58e+02 1.74e+02 8.10e+05]	3	9	34841	20
144	data/processed/gc_blockvariance_blocknumber_14_08_2019/constructs/seq_20/seq_20_9_100_500_4/seq_20_9_100_500_4_mooda_result.csv	67824216730.136024	500	0.9557975584024211	[[ 0. 17. 0.]]	100_500	100	[5.58e+02 1.74e+02 8.10e+05]	4	9	34841	20
145	data/processed/gc_blockvariance_blocknumber_14_08_2019/constructs/seq_20/seq_20_10_100_500_0/seq_20_10_100_500_0_mooda_result.csv	102611780500.45078	500	0.9553203512238034	[[ 0. 17. 0.]]	100_500	100	[8.34e+02 1.76e+02 8.10e+05]	0	10	35216	20
146	data/processed/gc_blockvariance_blocknumber_14_08_2019/constructs/seq_20/seq_20_10_100_500_1/seq_20_10_100_500_1_mooda_result.csv	101964485865.3275	500	0.9492940086815012	[[ 0. 17. 0.]]	100_500	100	[8.34e+02 1.76e+02 8.10e+05]	1	10	35216	20
147	data/processed/gc_blockvariance_blocknumber_14_08_2019/constructs/seq_20/seq_20_10_100_500_2/seq_20_10_100_500_2_mooda_result.csv	102812498024.14452	500	0.9571890405136363	[[ 0. 17. 0.]]	100_500	100	[8.34e+02 1.76e+02 8.10e+05]	2	10	35216	20
148	data/processed/gc_blockvariance_blocknumber_14_08_2019/constructs/seq_20/seq_20_10_100_500_3/seq_20_10_100_500_3_mooda_result.csv	102146286038.37657	500	0.9509865765749997	[[ 0. 17. 0.]]	100_500	100	[8.34e+02 1.76e+02 8.10e+05]	3	10	35216	20
149	data/processed/gc_blockvariance_blocknumber_14_08_2019/constructs/seq_20/seq_20_10_100_500_4/seq_20_10_100_500_4_mooda_result.csv	102297934080.27191	500	0.9523984267537929	[[ 0. 17. 0.]]	100_500	100	[8.34e+02 1.76e+02 8.10e+05]	4	10	35216	20
150	data/processed/gc_blockvariance_blocknumber_14_08_2019/constructs/seq_20/seq_20_1_100_1000_0/seq_20_1_100_1000_0_mooda_result.csv	103691617580.23059	1000	0.9519882999739178	[[ 0. 17. 0.]]	100_1000	100	[8.565e+02 1.740e+02 8.100e+05]	0	1	34992	20
151	data/processed/gc_blockvariance_blocknumber_14_08_2019/constructs/seq_20/seq_20_1_100_1000_1/seq_20_1_100_1000_1_mooda_result.csv	104248594067.18774	1000	0.9571018772458079	[[ 0. 17. 0.]]	100_1000	100	[8.565e+02 1.740e+02 8.100e+05]	1	1	34992	20
152	data/processed/gc_blockvariance_blocknumber_14_08_2019/constructs/seq_20/seq_20_1_100_1000_2/seq_20_1_100_1000_2_mooda_result.csv	104584739095.20538	1000	0.9601880103512114	[[ 0. 17. 0.]]	100_1000	100	[8.565e+02 1.740e+02 8.100e+05]	2	1	34992	20
153	data/processed/gc_blockvariance_blocknumber_14_08_2019/constructs/seq_20/seq_20_1_100_1000_3/seq_20_1_100_1000_3_mooda_result.csv	104268555402.34805	1000	0.9572851414089864	[[ 0. 17. 0.]]	100_1000	100	[8.565e+02 1.740e+02 8.100e+05]	3	1	34992	20
154	data/processed/gc_blockvariance_blocknumber_14_08_2019/constructs/seq_20/seq_20_1_100_1000_4/seq_20_1_100_1000_4_mooda_result.csv	104903120814.32674	1000	0.9631110592784267	[[ 0. 17. 0.]]	100_1000	100	[8.565e+02 1.740e+02 8.100e+05]	4	1	34992	20
155	data/processed/gc_blockvariance_blocknumber_14_08_2019/constructs/seq_20/seq_20_2_100_1000_0/seq_20_2_100_1000_0_mooda_result.csv	92394973064.22513	1000	0.9491142126874725	[[ 0. 17. 0.]]	100_1000	100	[7.655e+02 1.740e+02 8.100e+05]	0	2	34923	20
156	data/processed/gc_blockvariance_blocknumber_14_08_2019/constructs/seq_20/seq_20_2_100_1000_1/seq_20_2_100_1000_1_mooda_result.csv	92406377751.23793	1000	0.9492313657118863	[[ 0. 17. 0.]]	100_1000	100	[7.655e+02 1.740e+02 8.100e+05]	1	2	34923	20
157	data/processed/gc_blockvariance_blocknumber_14_08_2019/constructs/seq_20/seq_20_2_100_1000_2/seq_20_2_100_1000_2_mooda_result.csv	93190825070.07013	1000	0.9572894891651036	[[ 0. 17. 0.]]	100_1000	100	[7.655e+02 1.740e+02 8.100e+05]	2	2	34923	20
158	data/processed/gc_blockvariance_blocknumber_14_08_2019/constructs/seq_20/seq_20_2_100_1000_3/seq_20_2_100_1000_3_mooda_result.csv	93011711443.57678	1000	0.955449569925421	[[ 0. 17. 0.]]	100_1000	100	[7.655e+02 1.740e+02 8.100e+05]	3	2	34923	20
159	data/processed/gc_blockvariance_blocknumber_14_08_2019/constructs/seq_20/seq_20_2_100_1000_4/seq_20_2_100_1000_4_mooda_result.csv	92564081963.78564	1000	0.9508513597934439	[[ 0. 17. 0.]]	100_1000	100	[7.655e+02 1.740e+02 8.100e+05]	4	2	34923	20
160	data/processed/gc_blockvariance_blocknumber_14_08_2019/constructs/seq_20/seq_20_3_100_1000_0/seq_20_3_100_1000_0_mooda_result.csv	105917101421.45383	1000	0.9563228868221008	[[ 0. 17. 0.]]	100_1000	100	[8.765e+02 1.730e+02 8.100e+05]	0	3	34684	20
161	data/processed/gc_blockvariance_blocknumber_14_08_2019/constructs/seq_20/seq_20_3_100_1000_1/seq_20_3_100_1000_1_mooda_result.csv	106643773377.11453	1000	0.9628839899214473	[[ 0. 17. 0.]]	100_1000	100	[8.765e+02 1.730e+02 8.100e+05]	1	3	34684	20
162	data/processed/gc_blockvariance_blocknumber_14_08_2019/constructs/seq_20/seq_20_3_100_1000_2/seq_20_3_100_1000_2_mooda_result.csv	104958872878.21706	1000	0.9476710650255696	[[ 0. 17. 0.]]	100_1000	100	[8.765e+02 1.730e+02 8.100e+05]	2	3	34684	20
163	data/processed/gc_blockvariance_blocknumber_14_08_2019/constructs/seq_20/seq_20_3_100_1000_3/seq_20_3_100_1000_3_mooda_result.csv	106462682483.0026	1000	0.9612489247213035	[[ 0. 17. 0.]]	100_1000	100	[8.765e+02 1.730e+02 8.100e+05]	3	3	34684	20
164	data/processed/gc_blockvariance_blocknumber_14_08_2019/constructs/seq_20/seq_20_3_100_1000_4/seq_20_3_100_1000_4_mooda_result.csv	107426376214.12775	1000	0.9699500915639914	[[ 0. 17. 0.]]	100_1000	100	[8.765e+02 1.730e+02 8.100e+05]	4	3	34684	20
165	data/processed/gc_blockvariance_blocknumber_14_08_2019/constructs/seq_20/seq_20_4_100_1000_0/seq_20_4_100_1000_0_mooda_result.csv	101236358042.3361	1000	0.9584598012036668	[[ 0. 17. 0.]]	100_1000	100	[8.15e+02 1.77e+02 8.10e+05]	0	4	35491	20
166	data/processed/gc_blockvariance_blocknumber_14_08_2019/constructs/seq_20/seq_20_4_100_1000_1/seq_20_4_100_1000_1_mooda_result.csv	100901552692.85146	1000	0.9552900164058495	[[ 0. 17. 0.]]	100_1000	100	[8.15e+02 1.77e+02 8.10e+05]	1	4	35491	20
167	data/processed/gc_blockvariance_blocknumber_14_08_2019/constructs/seq_20/seq_20_4_100_1000_2/seq_20_4_100_1000_2_mooda_result.csv	100959547992.2539	1000	0.9558390895275118	[[ 0. 17. 0.]]	100_1000	100	[8.15e+02 1.77e+02 8.10e+05]	2	4	35491	20
168	data/processed/gc_blockvariance_blocknumber_14_08_2019/constructs/seq_20/seq_20_4_100_1000_3/seq_20_4_100_1000_3_mooda_result.csv	100391489321.12317	1000	0.9504609683511623	[[ 0. 17. 0.]]	100_1000	100	[8.15e+02 1.77e+02 8.10e+05]	3	4	35491	20
169	data/processed/gc_blockvariance_blocknumber_14_08_2019/constructs/seq_20/seq_20_4_100_1000_4/seq_20_4_100_1000_4_mooda_result.csv	100780076483.33322	1000	0.954139934894846	[[ 0. 17. 0.]]	100_1000	100	[8.15e+02 1.77e+02 8.10e+05]	4	4	35491	20
170	data/processed/gc_blockvariance_blocknumber_14_08_2019/constructs/seq_20/seq_20_5_100_1000_0/seq_20_5_100_1000_0_mooda_result.csv	93380608835.76665	1000	0.9689907229006218	[[ 0. 17. 0.]]	100_1000	100	[7.53e+02 1.75e+02 8.10e+05]	0	5	35003	20
171	data/processed/gc_blockvariance_blocknumber_14_08_2019/constructs/seq_20/seq_20_5_100_1000_1/seq_20_5_100_1000_1_mooda_result.csv	92814969122.7431	1000	0.9631211998673338	[[ 0. 17. 0.]]	100_1000	100	[7.53e+02 1.75e+02 8.10e+05]	1	5	35003	20
172	data/processed/gc_blockvariance_blocknumber_14_08_2019/constructs/seq_20/seq_20_5_100_1000_2/seq_20_5_100_1000_2_mooda_result.csv	92715679484.33829	1000	0.9620908924009985	[[ 0. 17. 0.]]	100_1000	100	[7.53e+02 1.75e+02 8.10e+05]	2	5	35003	20
173	data/processed/gc_blockvariance_blocknumber_14_08_2019/constructs/seq_20/seq_20_5_100_1000_3/seq_20_5_100_1000_3_mooda_result.csv	92090860661.70273	1000	0.9556072803301845	[[ 0. 17. 0.]]	100_1000	100	[7.53e+02 1.75e+02 8.10e+05]	3	5	35003	20
174	data/processed/gc_blockvariance_blocknumber_14_08_2019/constructs/seq_20/seq_20_5_100_1000_4/seq_20_5_100_1000_4_mooda_result.csv	92747588136.88916	1000	0.9624220017039635	[[ 0. 17. 0.]]	100_1000	100	[7.53e+02 1.75e+02 8.10e+05]	4	5	35003	20
175	data/processed/gc_blockvariance_blocknumber_14_08_2019/constructs/seq_20/seq_20_6_100_1000_0/seq_20_6_100_1000_0_mooda_result.csv	122351509288.89082	1000	0.9469703845255325	[[ 0. 17. 0.]]	100_1000	100	[1.0225e+03 1.7300e+02 8.1000e+05]	0	6	34799	20
176	data/processed/gc_blockvariance_blocknumber_14_08_2019/constructs/seq_20/seq_20_6_100_1000_1/seq_20_6_100_1000_1_mooda_result.csv	123236369754.91199	1000	0.9538189854183993	[[ 0. 17. 0.]]	100_1000	100	[1.0225e+03 1.7300e+02 8.1000e+05]	1	6	34799	20
177	data/processed/gc_blockvariance_blocknumber_14_08_2019/constructs/seq_20/seq_20_6_100_1000_2/seq_20_6_100_1000_2_mooda_result.csv	124134969961.09198	1000	0.9607739284977835	[[ 0. 17. 0.]]	100_1000	100	[1.0225e+03 1.7300e+02 8.1000e+05]	2	6	34799	20
178	data/processed/gc_blockvariance_blocknumber_14_08_2019/constructs/seq_20/seq_20_6_100_1000_3/seq_20_6_100_1000_3_mooda_result.csv	123567117511.66846	1000	0.9563788911540703	[[ 0. 17. 0.]]	100_1000	100	[1.0225e+03 1.7300e+02 8.1000e+05]	3	6	34799	20
179	data/processed/gc_blockvariance_blocknumber_14_08_2019/constructs/seq_20/seq_20_6_100_1000_4/seq_20_6_100_1000_4_mooda_result.csv	124348311316.09991	1000	0.962425137756756	[[ 0. 17. 0.]]	100_1000	100	[1.0225e+03 1.7300e+02 8.1000e+05]	4	6	34799	20
180	data/processed/gc_blockvariance_blocknumber_14_08_2019/constructs/seq_20/seq_20_7_100_1000_0/seq_20_7_100_1000_0_mooda_result.csv	102475502824.77377	1000	0.9610197649756579	[[ 0. 17. 0.]]	100_1000	100	[8.385e+02 1.740e+02 8.100e+05]	0	7	34960	20
181	data/processed/gc_blockvariance_blocknumber_14_08_2019/constructs/seq_20/seq_20_7_100_1000_1/seq_20_7_100_1000_1_mooda_result.csv	102596689365.40125	1000	0.9621562576747097	[[ 0. 17. 0.]]	100_1000	100	[8.385e+02 1.740e+02 8.100e+05]	1	7	34960	20
182	data/processed/gc_blockvariance_blocknumber_14_08_2019/constructs/seq_20/seq_20_7_100_1000_2/seq_20_7_100_1000_2_mooda_result.csv	101719909239.18202	1000	0.9539337751534449	[[ 0. 17. 0.]]	100_1000	100	[8.385e+02 1.740e+02 8.100e+05]	2	7	34960	20
183	data/processed/gc_blockvariance_blocknumber_14_08_2019/constructs/seq_20/seq_20_7_100_1000_3/seq_20_7_100_1000_3_mooda_result.csv	101959478162.5705	1000	0.9561804630359523	[[ 0. 17. 0.]]	100_1000	100	[8.385e+02 1.740e+02 8.100e+05]	3	7	34960	20
184	data/processed/gc_blockvariance_blocknumber_14_08_2019/constructs/seq_20/seq_20_7_100_1000_4/seq_20_7_100_1000_4_mooda_result.csv	101977593790.90001	1000	0.9563503521938458	[[ 0. 17. 0.]]	100_1000	100	[8.385e+02 1.740e+02 8.100e+05]	4	7	34960	20
185	data/processed/gc_blockvariance_blocknumber_14_08_2019/constructs/seq_20/seq_20_8_100_1000_0/seq_20_8_100_1000_0_mooda_result.csv	101730473102.29453	1000	0.969382345395951	[[ 0. 17. 0.]]	100_1000	100	[8.20e+02 1.75e+02 8.10e+05]	0	8	35088	20
186	data/processed/gc_blockvariance_blocknumber_14_08_2019/constructs/seq_20/seq_20_8_100_1000_1/seq_20_8_100_1000_1_mooda_result.csv	100792209958.37659	1000	0.9604417035281483	[[ 0. 17. 0.]]	100_1000	100	[8.20e+02 1.75e+02 8.10e+05]	1	8	35088	20
187	data/processed/gc_blockvariance_blocknumber_14_08_2019/constructs/seq_20/seq_20_8_100_1000_2/seq_20_8_100_1000_2_mooda_result.csv	100939385971.67654	1000	0.961844133150345	[[ 0. 17. 0.]]	100_1000	100	[8.20e+02 1.75e+02 8.10e+05]	2	8	35088	20
188	data/processed/gc_blockvariance_blocknumber_14_08_2019/constructs/seq_20/seq_20_8_100_1000_3/seq_20_8_100_1000_3_mooda_result.csv	100761007018.7951	1000	0.9601443729660037	[[ 0. 17. 0.]]	100_1000	100	[8.20e+02 1.75e+02 8.10e+05]	3	8	35088	20
189	data/processed/gc_blockvariance_blocknumber_14_08_2019/constructs/seq_20/seq_20_8_100_1000_4/seq_20_8_100_1000_4_mooda_result.csv	100945527978.5686	1000	0.9619026598912997	[[ 0. 17. 0.]]	100_1000	100	[8.20e+02 1.75e+02 8.10e+05]	4	8	35088	20
190	data/processed/gc_blockvariance_blocknumber_14_08_2019/constructs/seq_20/seq_20_9_100_1000_0/seq_20_9_100_1000_0_mooda_result.csv	67879645957.13672	1000	0.9565786823487866	[[ 0. 17. 0.]]	100_1000	100	[5.58e+02 1.74e+02 8.10e+05]	0	9	34841	20
191	data/processed/gc_blockvariance_blocknumber_14_08_2019/constructs/seq_20/seq_20_9_100_1000_1/seq_20_9_100_1000_1_mooda_result.csv	67932683874.41803	1000	0.9573261072994046	[[ 0. 17. 0.]]	100_1000	100	[5.58e+02 1.74e+02 8.10e+05]	1	9	34841	20
192	data/processed/gc_blockvariance_blocknumber_14_08_2019/constructs/seq_20/seq_20_9_100_1000_2/seq_20_9_100_1000_2_mooda_result.csv	67751337180.082275	1000	0.9547705196932826	[[ 0. 17. 0.]]	100_1000	100	[5.58e+02 1.74e+02 8.10e+05]	2	9	34841	20
193	data/processed/gc_blockvariance_blocknumber_14_08_2019/constructs/seq_20/seq_20_9_100_1000_3/seq_20_9_100_1000_3_mooda_result.csv	67948675504.63164	1000	0.9575514657605846	[[ 0. 17. 0.]]	100_1000	100	[5.58e+02 1.74e+02 8.10e+05]	3	9	34841	20
194	data/processed/gc_blockvariance_blocknumber_14_08_2019/constructs/seq_20/seq_20_9_100_1000_4/seq_20_9_100_1000_4_mooda_result.csv	68348303684.38337	1000	0.9631831362300762	[[ 0. 17. 0.]]	100_1000	100	[5.58e+02 1.74e+02 8.10e+05]	4	9	34841	20
195	data/processed/gc_blockvariance_blocknumber_14_08_2019/constructs/seq_20/seq_20_10_100_1000_0/seq_20_10_100_1000_0_mooda_result.csv	103503138996.85774	1000	0.9636189394336638	[[ 0. 17. 0.]]	100_1000	100	[8.34e+02 1.76e+02 8.10e+05]	0	10	35216	20
196	data/processed/gc_blockvariance_blocknumber_14_08_2019/constructs/seq_20/seq_20_10_100_1000_1/seq_20_10_100_1000_1_mooda_result.csv	102454236507.26222	1000	0.9538536094698639	[[ 0. 17. 0.]]	100_1000	100	[8.34e+02 1.76e+02 8.10e+05]	1	10	35216	20
197	data/processed/gc_blockvariance_blocknumber_14_08_2019/constructs/seq_20/seq_20_10_100_1000_2/seq_20_10_100_1000_2_mooda_result.csv	102091862919.60034	1000	0.9504798948597967	[[ 0. 17. 0.]]	100_1000	100	[8.34e+02 1.76e+02 8.10e+05]	2	10	35216	20
198	data/processed/gc_blockvariance_blocknumber_14_08_2019/constructs/seq_20/seq_20_10_100_1000_3/seq_20_10_100_1000_3_mooda_result.csv	103535064774.52406	1000	0.9639161698782047	[[ 0. 17. 0.]]	100_1000	100	[8.34e+02 1.76e+02 8.10e+05]	3	10	35216	20
199	data/processed/gc_blockvariance_blocknumber_14_08_2019/constructs/seq_20/seq_20_10_100_1000_4/seq_20_10_100_1000_4_mooda_result.csv	101951524682.09705	1000	0.9491733394751429	[[ 0. 17. 0.]]	100_1000	100	[8.34e+02 1.76e+02 8.10e+05]	4	10	35216	20
